# Trunk muscle activity across various trunk–limb coordination patterns in centipede locomotion

**DOI:** 10.64898/2026.11.05.764723

**Authors:** Daiki Wakita, Kotaro Yasui

## Abstract

Animals coordinate movements of their limbs and flexible bodies, yet how trunk muscle activity changes across locomotor patterns remains unclear. We simultaneously recorded electromyograms from trunk muscles (deep dorsal oblique muscles) and trunk–limb kinematics in two centipede species exhibiting retrograde and direct locomotor waves during swimming and walking. During swimming, trunk muscle activity followed a similar phase relationship with trunk bending in both species despite opposite wave directions and different involvement of limbs, suggesting common active generation of undulation. During fast walking, trunk muscle activity was strongest around the ipsilateral swing phase in the undulatory retrograde-wave gait of *Scolopendra mutilans*, but weaker and associated with the ipsilateral stance phase despite the nearly straight trunk in the direct-wave gait of *Scolopocryptops rubiginosus*. Together, our findings suggest that the same trunk muscles serve two contrasting mechanical roles depending on locomotor mode: either generating trunk undulation or actively straightening the trunk against limbinduced deformation.
