## Supplementary material for "Trunk muscle activity across various trunk–limb coordination patterns in centipede locomotion": Data S1: muti-fast-#1-1-track.csv

#multi:
	mass A			mass B			mass C			mass D			mass E			mass F			mass G			mass H
t	x	y	frame	x	y	frame	x	y	frame	x	y	frame	x	y	frame	x	y	frame	x	y	frame	x	y	frame
0.000	-34.75	122.0	200	-28.75	141.8	200	-0.500	119.8	200	-1.500	140.5	200	35.75	126.5	200	27.75	145.8	200	-5.750	91.25	200	-2.087	161.9	200
0.033
0.067	-35.00	124.3	202	-28.75	143.3	202	-1.500	120.5	202	-1.000	141.5	202	35.50	126.3	202	27.75	146.0	202	-9.000	92.25	202	1.378	162.9	202
0.100
0.133	-35.00	127.3	204	-29.00	146.3	204	-1.750	121.8	204	-0.500	143.3	204	35.00	125.8	204	27.75	146.5	204	-13.00	95.50	204	4.214	165.1	204
0.167
0.200	-35.50	128.5	206	-29.75	148.5	206	-2.500	123.3	206	-0.500	145.0	206	34.75	125.8	206	28.25	147.3	206	-16.00	98.00	206	7.995	167.0	206
0.233
0.267	-35.25	130.8	208	-30.25	151.0	208	-3.250	126.3	208	-0.250	147.0	208	34.50	125.8	208	28.75	147.8	208	-18.75	102.3	208	10.83	168.2	208
0.300
0.333	-35.00	132.5	210	-31.25	153.0	210	-3.500	127.5	210	0.250	148.8	210	34.00	126.3	210	29.25	148.8	210	-21.00	106.0	210	13.98	168.6	210
0.367
0.400	-35.00	134.3	212	-32.50	155.3	212	-3.500	129.8	212	0.750	152.3	212	32.50	127.3	212	29.50	149.5	212	-23.75	110.3	212	15.87	169.5	212
0.433
0.467	-34.75	136.8	214	-33.25	156.5	214	-3.750	132.5	214	0.750	153.8	214	31.75	128.8	214	30.25	151.5	214	-24.75	113.8	214	17.45	170.1	214
0.500
0.533	-34.75	137.5	216	-34.25	157.8	216	-4.000	135.0	216	1.000	155.3	216	31.00	130.3	216	30.75	153.0	216	-26.50	117.5	216	19.34	171.7	216
0.567
0.600	-34.25	137.8	218	-35.25	158.5	218	-4.250	136.5	218	0.750	157.3	218	30.75	131.3	218	31.25	153.8	218	-26.50	118.8	218	18.39	172.0	218
0.633
0.667	-33.25	138.5	220	-36.50	158.5	220	-4.250	137.8	220	0.250	158.5	220	30.50	132.0	220	32.00	155.0	220	-24.25	118.0	220	17.45	175.5	220
0.700
0.733	-33.25	138.0	222	-36.25	158.0	222	-4.000	138.3	222	0.000	159.3	222	30.00	132.8	222	32.25	155.8	222	-21.00	119.5	222	16.19	178.3	222
0.767
0.800	-32.75	137.0	224	-37.25	157.0	224	-3.750	139.0	224	-0.500	160.0	224	28.75	134.5	224	32.00	156.5	224	-18.75	119.5	224	12.41	180.2	224
0.833
0.867	-32.50	136.8	226	-38.00	155.5	226	-3.500	139.3	226	-1.750	160.3	226	28.75	135.3	226	32.25	157.5	226	-15.75	117.0	226	9.886	181.5	226
0.900
0.933	-30.75	134.0	228	-38.50	153.0	228	-3.500	139.5	228	-3.000	160.8	228	28.75	136.0	228	32.50	158.0	228	-13.75	117.5	228	4.844	184.9	228
0.967
1.000	-30.75	133.3	230	-38.75	151.8	230	-3.250	139.5	230	-3.750	160.0	230	28.75	136.8	230	32.50	158.5	230	-10.50	116.0	230	-0.512	184.9	230
1.033
1.067	-30.75	131.0	232	-39.00	148.8	232	-2.500	138.5	232	-4.500	159.5	232	29.00	137.5	232	32.75	159.3	232	-6.250	114.0	232	-5.238	184.9	232
1.100
1.133	-30.25	128.5	234	-38.50	146.3	234	-1.750	137.8	234	-5.250	158.0	234	28.50	137.5	234	32.25	159.3	234	-2.750	112.0	234	-10.28	183.0	234
1.167
1.200	-30.25	126.5	236	-38.50	145.0	236	-1.750	136.8	236	-5.750	156.5	236	28.75	137.3	236	31.75	159.5	236	-0.500	111.0	236	-14.06	180.8	236
1.233
1.267	-30.50	124.8	238	-37.75	143.3	238	-1.250	135.0	238	-6.750	155.0	238	29.25	137.3	238	31.75	159.5	238	3.500	109.3	238	-17.53	177.7	238
1.300
1.333	-30.25	122.8	240	-37.50	142.3	240	-0.750	133.8	240	-7.000	153.5	240	29.25	137.3	240	31.50	159.5	240	6.750	109.0	240	-21.31	174.5	240
1.367
1.400	-30.50	121.3	242	-36.25	141.3	242	-0.500	131.3	242	-7.500	151.8	242	29.75	137.0	242	30.75	159.0	242	12.25	108.5	242	-23.83	171.4	242
1.433
1.467	-30.75	119.0	244	-35.50	139.5	244	0.000	129.8	244	-8.250	149.0	244	30.25	136.8	244	30.00	158.5	244	15.75	108.5	244	-26.35	167.0	244
1.500
1.533	-31.25	118.3	246	-34.25	138.8	246	0.750	128.5	246	-8.250	147.3	246	31.00	136.0	246	29.25	157.8	246	19.75	107.5	246	-27.92	163.2	246
1.567
1.600	-31.50	117.0	248	-33.50	137.5	248	1.500	126.5	248	-7.750	144.3	248	31.00	136.0	248	28.25	156.3	248	21.75	107.3	248	-29.50	158.8	248
1.633
1.667	-31.75	115.8	250	-32.00	137.5	250	1.750	124.8	250	-7.750	143.3	250	32.25	135.0	250	27.75	155.8	250	23.75	107.0	250	-29.50	157.5	250
1.700
1.733	-32.25	115.0	252	-31.00	137.0	252	2.000	123.0	252	-6.750	142.0	252	32.50	134.5	252	27.00	154.8	252	24.75	105.8	252	-27.92	157.5	252
1.767
1.800	-32.75	115.0	254	-29.75	137.0	254	2.250	122.0	254	-6.250	140.0	254	33.25	133.5	254	26.25	153.5	254	24.50	104.0	254	-22.88	158.2	254
1.833
1.867	-33.00	115.5	256	-29.00	137.3	256	2.250	120.8	256	-4.750	139.8	256	33.75	133.0	256	26.25	153.0	256	23.50	102.3	256	-17.53	159.4	256
1.900
1.933	-33.25	116.0	258	-29.00	137.3	258	1.500	120.0	258	-4.500	139.5	258	33.75	131.0	258	26.00	151.3	258	21.25	99.50	258	-13.43	159.7	258
1.967
2.000	-33.75	116.0	260	-29.75	137.5	260	1.500	119.3	260	-4.500	139.3	260	34.25	130.3	260	26.00	149.8	260	19.00	97.25	260	-12.17	159.4	260
2.033
2.067	-34.25	117.0	262	-29.75	137.5	262	1.000	118.8	262	-4.000	139.0	262	34.25	128.0	262	25.75	148.8	262	16.00	94.50	262	-10.59	159.4	262
2.100
2.133	-34.75	118.0	264	-30.00	138.8	264	0.250	118.8	264	-3.500	138.5	264	34.50	127.3	264	25.50	147.0	264	12.25	93.25	264	-9.334	159.7	264
2.167
2.200	-35.75	118.5	266	-30.50	139.5	266	-0.500	118.5	266	-3.250	139.3	266	34.50	126.8	266	25.50	146.3	266	5.750	92.25	266	-6.498	162.3	266
2.233
2.267	-36.00	120.8	268	-32.50	140.5	268	-1.250	118.8	268	-2.750	140.0	268	33.75	126.5	268	25.50	145.8	268	0.750	91.25	268	-1.772	163.2	268
2.300
2.333	-36.00	120.8	270	-32.25	141.5	270	-2.750	119.8	270	-2.000	141.0	270	33.50	126.0	270	26.50	146.5	270	-5.250	93.25	270	1.063	164.1	270
2.367
2.400	-36.00	121.3	272	-33.00	142.8	272	-2.750	121.0	272	-1.750	141.5	272	33.00	126.0	272	26.50	146.5	272	-9.000	94.00	272	4.214	164.8	272
2.433
2.467	-36.00	122.5	274	-33.75	143.5	274	-3.250	121.3	274	-1.250	143.8	274	32.75	125.8	274	27.00	146.5	274	-13.25	95.75	274	7.050	165.1	274
2.500
2.533	-35.75	123.0	276	-34.75	144.3	276	-3.250	122.3	276	-1.250	143.8	276	32.75	125.3	276	27.75	146.5	276	-17.50	98.75	276	9.886	165.1	276
2.567
2.600	-34.75	124.0	278	-35.50	145.0	278	-3.750	122.8	278	-1.250	144.3	278	32.00	124.5	278	28.50	146.8	278	-20.00	101.0	278	10.83	165.4	278
2.633
2.667	-34.75	124.0	280	-36.50	145.0	280	-4.250	124.3	280	-1.250	146.0	280	32.00	124.5	280	29.00	147.0	280	-21.75	103.0	280	11.46	165.4	280
2.700
2.733	-34.50	124.0	282	-36.75	145.0	282	-4.250	124.8	282	-1.250	146.0	282	31.50	124.5	282	29.75	147.0	282	-23.00	104.8	282	11.78	166.0	282
2.767
2.800	-34.25	123.8	284	-37.50	145.0	284	-4.250	125.3	284	-2.750	147.0	284	31.00	124.5	284	30.50	147.3	284	-21.75	104.8	284	11.15	168.2	284
2.833
2.867	-34.25	123.8	286	-38.50	145.0	286	-4.500	125.8	286	-2.500	147.8	286	30.25	125.0	286	30.50	147.8	286	-22.00	105.3	286	8.625	169.8	286
2.900
2.933	-33.25	123.8	288	-38.75	144.3	288	-4.500	126.0	288	-3.000	148.3	288	30.25	125.0	288	30.50	148.0	288	-19.75	105.3	288	6.735	171.4	288
2.967
3.000	-33.00	122.3	290	-40.00	143.8	290	-4.750	126.3	290	-3.500	148.8	290	29.00	125.5	290	30.50	148.3	290	-17.25	105.0	290	2.954	173.0	290
3.033
3.067	-33.25	122.0	292	-40.75	143.5	292	-4.750	126.5	292	-4.500	148.8	292	28.75	126.0	292	31.00	149.3	292	-15.00	104.0	292	-1.457	174.2	292
3.100
3.133	-33.25	121.8	294	-40.75	142.8	294	-4.750	126.8	294	-5.000	148.8	294	28.75	126.5	294	30.75	149.3	294	-12.00	103.0	294	-5.553	174.2	294
3.167
3.200	-33.75	121.0	296	-40.75	142.3	296	-4.750	127.0	296	-6.000	148.8	296	27.75	127.0	296	30.75	149.3	296	-9.250	102.8	296	-9.019	174.2	296
3.233
3.267	-34.50	120.5	298	-39.50	141.5	298	-4.250	127.5	298	-7.000	148.8	298	27.75	127.5	298	30.50	149.5	298	-6.250	101.3	298	-14.06	173.0	298
3.300
3.333	-34.50	120.5	300	-39.25	141.5	300	-4.000	127.5	300	-7.500	149.0	300	27.75	128.3	300	30.50	149.8	300	-4.000	101.3	300	-17.84	172.3	300
3.367
3.400	-34.50	120.8	302	-39.25	141.5	302	-4.000	127.5	302	-8.500	148.8	302	27.25	129.3	302	30.50	150.5	302	-0.250	102.0	302	-20.36	171.4	302
3.433
3.467	-34.75	121.0	304	-38.75	141.5	304	-4.000	127.5	304	-9.000	148.5	304	27.00	130.3	304	29.75	151.0	304	3.500	102.8	304	-23.20	170.4	304
3.500
3.533	-35.75	121.0	306	-38.25	141.8	306	-3.250	128.0	306	-9.750	148.5	306	27.00	130.3	306	29.00	151.8	306	5.500	103.0	306	-27.29	168.9	306
3.567
3.600	-36.25	121.3	308	-37.50	142.3	308	-3.000	127.8	308	-10.00	148.5	308	27.00	130.8	308	28.00	153.5	308	7.500	102.8	308	-28.87	167.9	308
3.633
3.667	-36.75	121.3	310	-37.25	142.5	310	-3.500	127.3	310	-10.50	148.0	310	26.75	131.3	310	27.00	153.8	310	8.250	102.8	310	-29.18	166.0	310
3.700
3.733	-37.75	121.5	312	-36.00	143.5	312	-3.500	127.3	312	-10.50	148.0	312	26.75	131.5	312	26.75	153.8	312	8.500	102.8	312	-28.55	165.4	312
3.767
3.800	-37.75	122.5	314	-36.00	143.8	314	-3.750	127.0	314	-10.25	148.0	314	26.50	132.0	314	26.00	153.8	314	10.50	102.8	314	-23.20	166.0	314
3.833
3.867	-38.50	122.5	316	-35.75	143.8	316	-3.750	126.5	316	-9.750	147.5	316	26.50	132.0	316	25.25	153.8	316	11.75	102.8	316	-20.68	166.0	316
3.900
3.933	-38.75	122.5	318	-35.25	143.5	318	-4.000	126.0	318	-9.250	147.0	318	27.25	131.8	318	24.75	153.8	318	11.00	102.5	318	-16.58	166.0	318
3.967
4.000	-38.75	122.5	320	-35.00	143.5	320	-4.000	124.8	320	-8.750	145.5	320	28.00	131.5	320	23.75	153.0	320	10.75	98.25	320	-12.80	165.1	320
4.033
4.067	-39.25	121.8	322	-35.00	143.0	322	-4.250	124.3	322	-8.000	144.8	322	28.75	131.0	322	23.50	151.8	322	9.000	97.75	322	-9.649	165.1	322
4.100
4.133	-39.25	121.8	324	-34.75	143.3	324	-5.000	122.5	324	-7.750	144.0	324	29.00	129.8	324	23.25	150.5	324	6.250	97.25	324	-8.389	165.1	324
4.167
4.200	-39.25	121.8	326	-34.50	143.3	326	-5.500	121.8	326	-6.750	143.0	326	29.00	128.5	326	23.00	148.8	326	1.500	95.75	326	-6.183	165.1	326
4.233
4.267	-39.25	121.8	328	-35.50	143.0	328	-5.500	121.8	328	-6.750	142.5	328	29.25	126.5	328	22.00	148.0	328	-4.000	95.00	328	-3.348	165.1	328
4.300
4.333	-39.50	121.8	330	-35.50	143.0	330	-6.000	121.0	330	-6.250	142.3	330	29.50	126.5	330	22.50	146.8	330	-9.000	94.25	330	0.433	165.1	330
4.367
4.400	-39.50	121.8	332	-36.25	142.8	332	-6.250	121.0	332	-5.500	142.3	332	29.50	125.8	332	22.50	146.5	332	-13.25	94.25	332	2.324	165.1	332
4.433
4.467	-39.00	121.5	334	-37.25	142.3	334	-6.250	120.8	334	-5.250	142.0	334	29.25	125.0	334	22.75	145.5	334	-17.75	95.50	334	5.159	164.1	334
4.500
4.533	-38.75	120.8	336	-38.00	141.8	336	-6.750	120.5	336	-5.250	142.0	336	28.75	124.0	336	23.25	145.3	336	-20.50	96.75	336	9.255	163.2	336
4.567
4.600	-38.25	120.5	338	-38.50	141.5	338	-6.750	120.5	338	-5.000	142.0	338	29.25	123.5	338	23.75	144.8	338	-23.25	98.50	338	8.625	163.2	338
4.633
4.667	-38.25	120.5	340	-38.50	141.0	340	-7.250	120.8	340	-4.750	141.8	340	28.75	122.8	340	24.00	144.0	340	-25.00	99.25	340	9.886	163.2	340
4.700
4.733	-36.75	119.5	342	-39.50	140.5	342	-7.250	120.8	342	-5.000	141.8	342	28.75	121.8	342	25.00	144.0	342	-26.25	100.0	342	8.940	163.2	342
4.767
4.800	-35.75	118.8	344	-39.50	140.3	344	-7.250	120.8	344	-5.000	141.8	344	29.00	121.5	344	25.75	143.3	344	-25.75	100.0	344	7.050	163.5	344
4.833
4.867	-35.50	118.0	346	-40.50	138.5	346	-7.000	120.5	346	-5.250	141.8	346	28.50	119.5	346	26.50	142.8	346	-22.00	98.50	346	4.214	165.7	346
4.900
4.933	-35.50	116.8	348	-40.50	138.0	348	-7.000	120.5	348	-5.750	141.3	348	28.50	119.8	348	27.00	142.5	348	-18.00	96.00	348	1.063	166.4	348
4.967
5.000	-35.50	116.5	350	-40.50	137.3	350	-6.750	120.3	350	-6.500	141.3	350	28.25	119.8	350	27.25	142.5	350	-14.25	95.50	350	-1.772	167.0	350
5.033
5.067	-35.25	115.8	352	-41.25	136.3	352	-6.500	120.3	352	-7.250	141.3	352	27.75	120.0	352	27.50	142.3	352	-10.75	94.75	352	-5.868	167.0	352
5.100
5.133	-35.50	115.5	354	-41.25	135.8	354	-6.000	120.3	354	-7.750	141.3	354	27.75	120.3	354	27.50	142.8	354	-6.750	94.75	354	-11.54	167.3	354
5.167
5.200	-36.00	114.8	356	-40.50	135.5	356	-5.750	120.3	356	-8.250	141.3	356	27.00	120.8	356	27.50	143.5	356	-4.500	94.75	356	-14.06	166.7	356
5.233
5.267	-36.00	114.8	358	-40.25	135.3	358	-5.250	120.3	358	-8.750	141.5	358	26.75	121.3	358	27.75	144.0	358	-1.750	95.00	358	-17.21	166.0	358
5.300
5.333	-36.25	114.8	360	-40.00	135.3	360	-5.250	120.5	360	-9.500	141.5	360	26.25	121.8	360	27.75	144.5	360	-0.500	95.75	360	-21.31	164.5	360
5.367
5.400	-36.75	114.8	362	-39.50	135.5	362	-5.000	120.8	362	-10.25	141.5	362	26.00	122.3	362	27.75	144.8	362	1.250	95.75	362	-23.83	163.8	362
5.433
5.467	-37.00	115.3	364	-39.25	135.8	364	-5.000	120.5	364	-10.75	141.5	364	26.00	123.0	364	27.75	145.3	364	3.500	95.50	364	-27.92	161.9	364
5.500
5.533	-38.00	115.3	366	-38.25	136.8	366	-5.250	120.5	366	-10.75	141.5	366	25.75	124.3	366	27.00	145.8	366	5.250	95.50	366	-29.50	160.4	366
5.567
5.600	-39.00	115.5	368	-37.75	136.8	368	-5.000	120.5	368	-11.25	141.3	368	25.75	124.3	368	26.75	145.8	368	6.750	95.75	368	-30.44	159.4	368
5.633
5.667	-39.00	115.5	370	-37.25	137.0	370	-5.000	120.0	370	-11.25	141.3	370	26.00	124.3	370	26.75	145.8	370	9.250	95.50	370	-30.76	158.5	370
5.700
5.733	-39.50	115.5	372	-37.00	137.0	372	-4.750	119.8	372	-11.50	140.3	372	26.25	124.0	372	26.50	146.0	372	11.50	95.75	372	-26.98	158.5	372
5.767
5.800	-39.50	115.5	374	-35.75	137.3	374	-4.750	119.5	374	-10.25	140.0	374	26.25	124.0	374	26.50	145.8	374	11.00	94.50	374	-21.94	159.1	374
5.833
5.867	-39.50	115.8	376	-35.00	137.5	376	-4.750	119.0	376	-9.750	139.8	376	26.50	124.0	376	26.00	145.5	376	10.25	93.75	376	-17.21	158.8	376
5.900
5.933	-40.25	116.3	378				-4.750	118.8	378	-9.500	139.3	378	26.75	124.0	378	25.50	145.5	378	8.000	92.75	378	-15.32	158.5	378
5.967
6.000	-40.25	116.5	380				-5.250	118.0	380	-9.250	139.0	380	27.50	124.0	380	24.50	145.5	380	6.500	90.50	380	-12.48	158.2	380
6.033
6.067	-40.50	117.0	382	-35.50	137.8	382	-5.250	118.0	382	-8.500	138.8	382	28.00	124.0	382	23.75	145.5	382	4.250	89.75	382	-11.22	158.2	382
6.100
6.133	-41.00	117.8	384	-35.75	138.5	384	-5.250	117.8	384	-8.250	139.0	384	28.00	123.8	384	23.25	145.3	384	-0.250	89.50	384	-8.389	158.2	384
6.167
6.200	-40.75	118.5	386	-36.25	139.5	386	-6.000	117.8	386	-7.500	139.0	386	28.00	123.8	386	23.00	145.0	386	-4.750	89.50	386	-7.759	158.2	386
6.233
6.267	-41.00	119.0	388	-36.75	139.8	388	-6.250	117.8	388	-7.250	139.3	388	28.50	123.5	388	22.75	144.5	388	-7.750	90.00	388	-5.553	159.4	388
6.300
6.333	-40.75	119.0	390	-37.50	139.8	390	-7.000	118.3	390	-7.000	139.3	390	28.50	123.5	390	22.50	144.0	390	-11.25	91.00	390	-3.663	159.4	390
6.367
6.400	-41.25	119.0	392	-37.50	139.8	392	-6.750	118.0	392	-6.500	139.3	392	28.50	123.3	392	22.00	144.0	392	-14.50	91.25	392	-0.512	159.7	392
6.433
6.467	-40.75	119.3	394	-37.50	139.8	394	-7.000	118.0	394	-6.500	138.8	394	29.00	122.5	394	22.25	143.5	394	-17.25	92.00	394	3.269	159.7	394
6.500
6.533	-40.75	119.0	396	-38.00	140.3	396	-7.250	118.0	396	-6.250	139.3	396	28.75	122.3	396	22.50	143.5	396	-19.50	94.25	396	5.159	159.7	396
6.567
6.600	-40.25	119.8	398	-39.00	140.5	398	-7.750	118.8	398	-6.250	140.3	398	28.50	121.8	398	22.75	143.0	398	-22.50	96.00	398	6.735	159.7	398
6.633
6.667	-39.75	120.5	400	-39.50	140.8	400	-7.750	118.8	400	-6.000	140.3	400	28.00	121.5	400	23.25	143.0	400	-25.50	97.50	400	7.995	160.4	400
6.700
6.733	-39.50	120.5	402	-40.50	141.0	402	-8.500	119.5	402	-6.000	140.8	402	28.00	121.5	402	23.25	143.3	402	-26.75	100.3	402	9.570	160.4	402
6.767
6.800	-38.50	120.5	404	-40.75	141.3	404	-8.500	119.8	404	-5.500	141.5	404	28.00	121.5	404	23.50	143.3	404	-27.75	101.0	404	9.570	160.4	404
6.833
6.867	-38.00	120.0	406	-41.25	141.3	406	-8.500	120.3	406	-5.500	142.0	406	27.75	121.3	406	24.00	143.3	406	-28.00	101.5	406	8.625	161.9	406
6.900
6.933	-37.25	119.5	408	-41.50	140.8	408	-8.500	120.5	408	-6.000	142.5	408	28.00	121.0	408	24.50	143.0	408	-26.75	101.0	408	6.735	162.9	408
6.967
7.000	-37.25	118.8	410	-41.75	139.3	410	-8.500	120.5	410	-6.000	142.3	410	28.25	120.3	410	25.25	142.3	410	-23.75	99.75	410	5.474	164.1	410
7.033
7.067	-36.50	118.3	412	-41.75	138.0	412	-8.500	120.3	412	-6.500	141.8	412	28.25	120.3	412	26.00	142.0	412	-20.75	98.50	412	1.694	167.0	412
7.100
7.133	-37.00	117.5	414	-42.25	137.5	414	-8.000	120.0	414	-7.000	142.0	414	27.50	119.5	414	26.75	142.0	414	-18.25	97.00	414	-2.402	166.4	414
7.167
7.200	-36.50	117.0	416	-42.75	137.0	416	-7.500	120.0	416	-7.000	141.5	416	27.00	119.3	416	27.75	142.0	416	-14.50	95.50	416	-5.868	166.4	416
7.233
7.267	-36.50	116.0	418	-42.75	136.8	418	-7.250	120.0	418	-7.750	141.5	418	26.50	119.3	418	28.25	142.5	418	-11.50	95.00	418	-8.389	166.4	418
7.300
7.333	-36.25	115.3	420	-42.50	136.0	420	-7.000	120.0	420	-8.000	141.5	420	26.50	119.3	420	28.00	143.0	420	-8.500	94.50	420	-12.17	166.4	420
7.367
7.400	-36.50	115.0	422	-42.25	135.8	422	-6.500	120.3	422	-8.250	141.5	422	26.50	120.0	422	28.50	143.0	422	-6.000	94.25	422	-15.01	165.7	422
7.433
7.467	-36.50	115.0	424	-41.25	135.3	424	-6.250	120.5	424	-9.000	140.5	424	26.25	120.3	424	28.25	143.5	424	-3.750	94.75	424	-18.47	165.1	424
7.500
7.533	-37.00	114.8	426	-40.75	134.5	426	-6.000	120.5	426	-9.750	140.5	426	26.00	121.0	426	28.25	143.5	426	-1.750	94.75	426	-21.62	163.8	426
7.567
7.600	-38.00	114.3	428	-40.25	134.8	428	-5.750	120.3	428	-10.00	140.3	428	25.50	121.5	428	28.25	143.8	428	-0.250	94.75	428	-24.14	161.9	428
7.633
7.667	-38.00	114.3	430	-40.25	134.5	430	-5.750	120.0	430	-10.75	140.3	430	25.75	121.5	430	28.00	143.8	430	2.000	94.75	430	-27.61	159.7	430
7.700
7.733	-38.50	114.5	432	-39.75	135.0	432	-5.500	120.0	432	-11.00	140.3	432	25.75	121.8	432	27.25	143.8	432	3.750	94.00	432	-29.50	158.8	432
7.767
7.800	-39.00	115.3	434	-38.50	135.5	434	-5.500	120.0	434	-11.25	140.3	434	25.75	122.5	434	27.25	143.8	434	5.500	93.75	434	-30.44	157.2	434
7.833
7.867	-39.50	115.0	436	-38.00	135.8	436	-5.500	120.0	436	-11.50	140.0	436	26.00	122.5	436	26.75	144.0	436	7.250	93.75	436	-30.44	156.9	436
7.900
7.933	-39.50	115.0	438	-37.50	135.8	438	-5.250	119.5	438	-11.50	140.3	438	26.25	123.3	438	26.25	144.5	438	8.500	93.75	438	-29.81	156.9	438
7.967
8.000	-40.00	115.0	440	-37.00	136.3	440	-5.500	119.0	440	-10.75	139.8	440	26.25	123.5	440	25.75	144.5	440	9.500	93.75	440	-26.35	158.2	440
8.033
8.067	-40.25	114.8	442	-36.50	136.3	442	-5.750	118.3	442	-10.25	139.8	442	26.25	123.5	442	24.75	144.5	442	9.500	93.50	442	-21.94	158.5	442
8.100
8.133	-40.25	114.8	444	-36.00	136.0	444	-5.250	117.8	444	-9.750	139.3	444	27.25	123.8	444	24.25	144.5	444	9.500	92.00	444	-18.79	157.5	444
8.167
8.200	-40.50	115.0	446	-36.00	136.0	446	-5.000	117.8	446	-9.250	138.3	446	27.50	123.8	446	23.75	144.5	446	7.500	91.50	446	-17.53	157.2	446
8.233
8.267	-40.00	115.3	448	-36.00	136.0	448	-4.500	117.0	448	-8.750	138.0	448	28.25	123.8	448	23.25	144.5	448	6.000	90.25	448	-15.32	157.2	448
8.300
8.333	-40.00	115.5	450	-36.50	136.0	450	-5.250	116.8	450	-8.750	138.0	450	28.75	123.8	450	22.25	144.5	450	2.500	88.50	450	-13.12	157.5	450
8.367
8.400	-40.00	115.5	452	-36.75	136.0	452	-5.500	116.8	452	-7.750	137.3	452	28.75	123.8	452	21.50	144.0	452	-1.250	89.00	452	-10.91	157.8	452
8.433
8.467	-40.00	115.5	454	-36.75	136.0	454	-5.500	116.8	454	-7.500	137.3	454	28.75	123.8	454	21.50	143.5	454	-5.750	89.25	454	-9.334	157.8	454
8.500
8.533	-39.50	114.8	456	-37.50	136.0	456	-6.000	116.8	456	-7.500	137.0	456	29.00	123.3	456	21.50	143.0	456	-9.250	89.50	456	-7.129	158.2	456
8.567
8.600	-39.50	114.5	458	-38.75	135.5	458	-6.250	116.8	458	-7.000	137.0	458	29.00	122.8	458	21.00	143.0	458	-12.75	89.75	458	-5.553	158.5	458
8.633
8.667	-39.25	114.3	460	-39.50	135.3	460	-6.250	116.8	460	-6.500	137.0	460	28.75	122.5	460	21.00	142.8	460	-16.50	90.50	460	-2.402	158.8	460
8.700
8.733	-39.00	114.0	462	-40.75	134.8	462	-6.750	116.0	462	-6.500	138.0	462	28.75	122.0	462	21.00	142.8	462	-20.25	92.50	462	0.433	158.8	462
8.767
8.800	-38.75	114.0	464	-41.00	134.8	464	-7.000	116.0	464	-6.500	138.0	464	28.75	121.5	464	21.25	142.8	464	-22.25	93.50	464	2.954	159.1	464
8.833
8.867	-38.00	114.5	466	-41.50	134.8	466	-7.500	116.5	466	-6.500	138.3	466	28.75	121.5	466	21.75	143.3	466	-24.25	95.00	466	4.529	159.4	466
8.900
8.933	-37.50	114.5	468	-42.00	135.0	468	-7.250	117.5	468	-6.500	138.5	468	28.75	121.5	468	22.00	143.5	468	-24.75	96.00	468	6.420	159.7	468
8.967
9.000	-37.75	114.5	470	-43.00	135.0	470	-7.250	118.0	470	-6.000	139.0	470	28.50	121.5	470	22.00	143.5	470	-24.25	96.25	470	6.105	160.4	470
9.033
9.067	-37.75	114.5	472	-42.75	134.8	472	-7.000	118.0	472	-6.500	139.3	472	28.50	121.5	472	23.00	143.5	472	-23.25	95.25	472	3.584	161.3	472
9.100
9.133	-37.50	114.0	474	-43.25	134.0	474	-7.000	118.0	474	-6.750	139.5	474	28.00	121.5	474	23.50	143.8	474	-18.75	92.25	474	1.694	161.3	474
9.167
9.200	-36.75	113.0	476	-43.25	133.0	476	-7.000	118.0	476	-6.750	138.8	476	27.50	121.3	476	23.75	143.3	476	-14.25	91.25	476	-0.827	162.3	476
9.233
9.267	-36.50	111.5	478	-43.25	132.0	478	-7.000	117.8	478	-6.750	138.3	478	27.50	120.8	478	24.25	142.3	478	-10.25	90.50	478	-4.293	162.9	478
9.300
9.333	-36.50	111.3	480	-43.25	132.0	480	-6.750	117.0	480	-7.500	137.3	480	27.50	120.3	480	25.25	142.0	480	-9.250	90.50	480	-8.074	162.9	480
9.367
9.400	-36.75	110.5	482	-43.25	130.5	482	-6.750	116.8	482	-7.750	137.3	482	27.75	119.8	482	26.00	140.8	482	-7.750	90.00	482	-10.91	162.3	482
9.433
9.467	-37.00	109.8	484	-42.00	129.3	484	-6.500	116.8	484	-8.750	137.0	484	27.75	118.8	484	25.50	140.5	484	-5.000	90.00	484	-13.12	161.6	484
9.500
9.533	-37.00	109.3	486	-42.00	129.3	486	-5.500	116.0	486	-9.000	137.0	486	27.50	118.8	486	26.00	140.5	486	-1.750	89.25	486	-17.53	159.7	486
9.567
9.600	-37.00	109.0	488	-41.50	128.8	488	-5.500	115.5	488	-9.750	136.5	488	27.50	118.8	488	26.75	140.5	488	1.000	89.25	488	-21.62	159.1	488
9.633
9.667	-37.00	108.3	490	-41.00	128.8	490	-5.000	114.8	490	-10.50	136.0	490	27.25	118.8	490	27.00	140.3	490	4.250	88.50	490	-23.20	157.8	490
9.700
9.733	-37.00	107.5	492	-39.50	128.3	492	-5.000	114.5	492	-10.75	135.5	492	27.25	118.8	492	26.75	140.3	492	5.000	88.50	492	-26.35	155.6	492
9.767
9.800	-38.25	107.5	494	-38.75	128.3	494	-4.750	113.8	494	-11.25	134.0	494	27.25	118.8	494	26.25	140.5	494	6.000	88.50	494	-28.24	153.4	494
9.833
9.867	-38.25	107.8	496	-38.75	128.5	496	-4.750	113.8	496	-11.25	134.0	496	27.25	118.8	496	26.25	140.3	496	6.750	88.75	496	-29.81	152.5	496
9.900
9.933	-38.50	108.0	498	-38.25	129.3	498	-4.750	112.5	498	-11.25	134.0	498	27.25	118.8	498	26.00	140.5	498	6.750	88.75	498	-30.13	150.3	498
9.967
10.000	-39.25	108.0	500	-37.75	129.5	500	-4.750	112.8	500	-11.50	134.0	500	27.25	118.8	500	26.00	140.5	500	7.250	88.75	500	-29.18	149.3	500
10.033
10.067	-39.50	108.5	502	-37.50	129.8	502	-5.000	113.0	502	-11.00	134.5	502	27.25	118.8	502	25.25	140.8	502	8.000	87.75	502	-26.66	150.0	502
10.100
10.133	-39.50	109.0	504	-36.75	131.0	504	-5.000	113.0	504	-10.50	134.5	504	27.00	118.8	504	25.00	140.8	504	8.750	88.00	504	-24.14	151.5	504
10.167
10.200	-39.50	109.5	506	-36.50	131.8	506	-5.250	113.0	506	-10.00	134.5	506	27.00	118.8	506	24.75	141.0	506	9.500	88.75	506	-19.42	151.9	506
10.233
10.267	-40.25	110.0	508	-37.00	131.8	508	-5.500	113.0	508	-9.500	134.5	508	27.00	118.8	508	24.25	141.0	508	8.750	88.50	508	-15.64	152.2	508
10.300
10.333	-40.75	111.0	510	-37.00	132.3	510	-6.500	113.3	510	-9.250	134.5	510	27.00	119.0	510	24.00	141.0	510	7.750	88.25	510	-12.17	152.8	510
10.367
10.400	-41.00	111.8	512	-37.25	133.0	512	-6.500	113.3	512	-9.000	134.5	512	27.00	119.5	512	23.50	141.3	512	4.750	88.00	512	-10.91	152.8	512
10.433
10.467	-41.00	112.3	514	-37.50	133.5	514	-6.250	113.3	514	-9.000	134.5	514	27.00	119.5	514	22.75	141.8	514	1.500	87.75	514	-9.649	152.8	514
10.500
10.533	-41.00	112.8	516	-37.75	133.5	516	-6.250	113.3	516	-8.750	134.5	516	27.00	120.5	516	21.25	141.8	516	-2.000	87.25	516	-8.704	152.8	516
10.567
10.600	-41.00	112.8	518	-38.50	134.0	518	-6.250	113.5	518	-8.750	134.5	518	27.00	120.5	518	20.75	142.3	518	-5.000	87.50	518	-7.444	153.7	518
10.633
10.667	-41.00	112.8	520	-38.50	134.0	520	-6.250	113.5	520	-8.750	134.5	520	27.50	120.0	520	21.00	141.3	520	-7.750	87.00	520	-5.868	153.7	520
10.700
10.733	-41.00	112.5	522	-38.50	133.3	522	-6.500	113.3	522	-8.000	134.0	522	28.00	120.0	522	21.25	141.0	522	-10.25	86.75	522	-3.348	153.7	522
10.767
10.800	-40.50	111.8	524	-38.75	132.8	524	-6.000	112.5	524	-7.500	133.8	524	28.00	120.0	524	21.00	139.3	524	-14.75	86.50	524	0.118	153.4	524
10.833
10.867	-39.75	110.8	526	-39.25	132.0	526	-6.000	112.5	526	-7.250	133.5	526	28.25	120.0	526	21.50	139.8	526	-17.25	86.50	526	2.639	153.1	526
10.900
10.933	-39.25	110.3	528	-39.25	131.8	528	-6.500	111.3	528	-6.500	133.5	528	29.00	118.3	528	21.50	139.0	528	-20.50	87.00	528	5.790	152.8	528
10.967
11.000	-38.50	109.0	530	-40.50	130.3	530	-6.750	110.0	530	-5.500	133.0	530	29.25	118.0	530	21.50	138.3	530	-23.00	87.50	530	8.625	152.8	530
11.033
11.067	-38.00	108.5	532	-40.50	129.0	532	-6.750	110.0	532	-5.250	132.8	532	29.25	117.5	532	22.00	137.8	532	-24.25	87.50	532	9.570	152.8	532
11.100
11.133	-38.25	107.8	534	-41.25	127.5	534	-7.000	109.8	534	-5.250	132.0	534	29.50	116.0	534	21.50	137.5	534	-25.00	87.50	534	10.83	151.9	534
11.167
11.200	-37.50	106.8	536	-41.25	127.0	536	-7.000	109.5	536	-5.750	131.3	536	29.50	116.0	536	21.50	137.0	536	-23.75	87.50	536	10.83	151.9	536
11.233
11.267	-36.75	104.8	538	-41.75	124.8	538	-7.000	109.0	538	-6.000	130.5	538	29.75	115.3	538	22.25	135.8	538	-21.25	85.25	538	9.570	152.2	538
11.300
11.333	-37.50	104.0	540	-42.00	124.5	540	-7.000	108.5	540	-6.750	130.0	540	29.75	113.8	540	22.75	135.3	540	-18.00	84.00	540	7.680	151.2	540
11.367
11.400	-37.00	103.8	542	-42.25	123.8	542	-6.750	107.3	542	-7.000	129.8	542	29.25	113.8	542	23.00	135.3	542	-13.75	82.50	542	3.899	151.5	542
11.433
11.467	-37.00	103.0	544	-42.25	123.3	544	-6.500	107.3	544	-7.000	128.8	544	29.25	113.5	544	23.25	134.8	544	-9.000	82.00	544	0.118	152.8	544
11.500
11.533	-37.50	102.5	546	-42.25	122.5	546	-5.750	106.8	546	-7.250	128.5	546	29.00	112.5	546	23.50	134.8	546	-6.250	81.00	546	-2.402	153.1	546
11.567
11.600	-37.50	101.5	548	-42.25	122.3	548	-5.250	106.5	548	-8.000	127.5	548	29.00	112.3	548	23.50	134.8	548	-4.750	80.25	548	-5.238	152.8	548
11.633
11.667	-37.75	101.3	550	-42.00	122.0	550	-5.250	106.3	550	-8.500	127.5	550	29.00	112.0	550	23.50	134.5	550	-4.500	80.25	550	-9.019	152.8	550
11.700
11.733	-38.00	101.3	552	-42.00	121.8	552	-5.250	106.3	552	-9.250	127.5	552	29.00	112.0	552	23.75	134.5	552	-3.000	80.25	552	-12.48	152.8	552
11.767
11.800	-38.25	101.3	554	-41.25	121.5	554	-5.500	106.3	554	-9.500	127.5	554	28.75	112.0	554	23.75	134.5	554	-0.750	80.25	554	-15.95	151.9	554
11.833
11.867	-38.50	101.3	556	-41.25	121.5	556	-5.250	106.3	556	-10.25	127.5	556	28.25	111.8	556	24.25	134.5	556	1.750	79.50	556	-19.42	151.2	556
11.900
11.933	-39.00	101.3	558	-41.00	121.8	558	-5.250	106.3	558	-10.50	127.5	558	28.00	111.8	558	24.25	133.8	558	5.250	80.25	558	-21.94	149.3	558
11.967
12.000	-40.00	101.3	560	-40.50	121.8	560	-5.500	106.3	560	-10.75	127.5	560	28.00	111.5	560	24.25	133.8	560	7.500	80.75	560	-24.14	148.4	560
12.033
12.067	-39.75	101.5	562	-39.00	122.3	562	-5.000	105.5	562	-11.00	127.3	562	27.25	111.5	562	24.50	133.8	562	9.000	81.00	562	-26.03	146.5	562
12.100
12.133	-40.25	101.8	564	-37.50	123.3	564	-5.000	105.5	564	-11.50	127.0	564	27.25	111.5	564	24.50	133.8	564	9.750	80.50	564	-27.29	145.2	564
12.167
12.200	-40.75	102.3	566	-37.25	124.5	566	-5.250	105.3	566	-11.50	127.0	566	27.75	111.5	566	24.50	133.8	566	11.75	82.00	566	-28.24	144.6	566
12.233
12.267	-41.00	103.5	568	-36.75	124.5	568	-5.250	105.3	568	-11.50	126.8	568	27.75	111.3	568	25.00	133.8	568	13.00	83.25	568	-28.24	143.7	568
12.300
12.333	-41.00	104.3	570	-36.75	125.0	570	-5.500	104.8	570	-10.75	127.0	570	27.75	111.3	570	24.50	133.0	570	13.50	84.00	570	-26.03	144.9	570
12.367
12.400	-41.75	106.3	572	-36.75	126.0	572	-6.250	105.8	572	-10.00	127.3	572	27.50	111.5	572	24.25	133.3	572	13.50	84.50	572	-23.20	146.2	572
12.433
12.467	-42.00	107.3	574	-36.75	127.3	574	-6.750	106.5	574	-10.00	127.8	574	27.50	112.3	574	23.50	133.8	574	12.50	85.50	574	-20.68	146.5	574
12.500
12.533	-42.50	108.5	576	-36.50	128.3	576	-6.750	107.3	576	-9.750	128.5	576	27.00	112.3	576	23.50	133.8	576	11.00	85.25	576	-18.47	147.8	576
12.567
12.600	-42.75	110.5	578	-36.50	130.3	578	-6.750	107.5	578	-9.500	129.0	578	26.75	112.3	578	23.00	133.8	578	8.750	85.25	578	-17.21	148.7	578
12.633
12.667	-42.75	111.5	580	-36.50	131.8	580	-6.750	108.0	580	-9.250	129.8	580	27.00	113.3	580	22.50	134.0	580	5.000	84.75	580	-14.06	150.0	580
12.700
12.733	-42.75	112.5	582	-36.00	132.3	582	-7.000	108.5	582	-8.750	130.0	582	27.00	113.0	582	22.00	134.3	582	1.750	83.25	582	-11.85	150.9	582
12.767
12.800	-43.25	113.3	584	-36.00	133.3	584	-7.250	109.3	584	-7.750	131.0	584	26.75	113.3	584	22.25	134.3	584	-3.750	83.00	584	-9.649	150.9	584
12.833
12.867	-42.50	114.3	586	-36.25	134.3	586	-7.750	110.0	586	-7.000	132.3	586	27.25	113.3	586	22.50	134.5	586	-8.250	83.25	586	-4.608	152.8	586
12.900
12.933	-42.25	115.0	588	-36.25	135.3	588	-8.500	111.0	588	-6.500	133.0	588	27.25	113.3	588	22.50	134.5	588	-13.25	84.75	588	-2.402	152.8	588
12.967
13.000	-42.25	116.8	590	-37.25	137.5	590	-8.500	111.8	590	-6.000	134.0	590	27.25	113.3	590	22.50	135.0	590	-17.00	86.50	590	-0.827	152.8	590
13.033
13.067	-42.00	117.3	592	-36.50	138.3	592	-8.500	113.3	592	-6.000	135.5	592	27.25	113.3	592	22.25	135.3	592	-21.00	89.00	592	1.378	154.1	592
13.100
13.133	-41.00	118.8	594	-37.50	139.3	594	-9.000	114.3	594	-5.750	136.3	594	27.00	114.3	594	22.25	135.5	594	-23.25	91.00	594	3.899	154.7	594
13.167
13.200	-40.75	119.5	596	-39.00	139.5	596	-9.250	114.3	596	-5.500	137.5	596	27.25	114.5	596	22.25	135.5	596	-26.50	94.00	596	6.420	155.3	596
13.233
13.267	-40.00	119.8	598	-39.75	140.0	598	-9.250	116.0	598	-4.500	139.0	598	26.75	114.8	598	22.25	136.5	598	-29.00	95.75	598	7.365	155.6	598
13.300
13.333	-39.75	119.8	600	-39.25	140.0	600	-9.250	117.0	600	-5.500	137.3	600	27.00	114.8	600	22.75	136.8	600	-30.25	96.75	600	7.995	155.6	600
