## Supplementary material for "Trunk muscle activity across various trunk–limb coordination patterns in centipede locomotion": Data S1: muti-fast-#1-2-track.csv

#multi:
	mass A			mass B			mass C			mass D			mass E			mass F			mass G			mass H
t	x	y	frame	x	y	frame	x	y	frame	x	y	frame	x	y	frame	x	y	frame	x	y	frame	x	y	frame
0.000	36.75	16.75	400	45.75	34.75	400	64.50	1.750	400	74.25	20.25	400	88.50	-16.50	400	105.8	-1.000	400	54.75	-22.25	400	85.50	44.75	400
0.033
0.067	35.00	15.25	402	45.00	33.25	402	63.50	-0.250	402	73.00	19.25	402	88.50	-17.25	402	104.8	-1.000	402	58.25	-26.50	402	79.00	44.50	402
0.100
0.133	33.00	13.00	404	43.75	31.75	404	62.50	-2.000	404	70.75	17.00	404	88.50	-18.00	404	102.5	-1.000	404	60.75	-30.00	404	73.75	43.50	404
0.167
0.200	31.25	12.00	406	43.25	29.50	406	61.00	-4.000	406	68.75	14.50	406	88.50	-19.75	406	101.3	-2.250	406	62.00	-32.50	406	68.25	42.50	406
0.233
0.267	30.00	11.50	408	43.00	27.75	408	59.50	-6.250	408	67.50	13.25	408	88.25	-22.00	408	100.0	-2.750	408	61.75	-34.25	408	64.75	39.50	408
0.300
0.333	28.50	11.00	410	43.25	25.75	410	58.25	-8.250	410	66.00	11.50	410	88.25	-23.00	410	98.75	-3.250	410	59.50	-36.25	410	64.00	37.50	410
0.367
0.400	28.50	11.00	412	44.00	24.75	412	57.25	-9.500	412	65.50	9.750	412	87.25	-25.00	412	97.00	-4.250	412	56.75	-38.00	412	67.50	36.00	412
0.433
0.467	28.50	11.25	414	45.25	24.50	414	56.00	-10.25	414	65.25	8.750	414	87.25	-26.50	414	96.50	-5.000	414	52.25	-38.25	414	72.25	32.50	414
0.500
0.533	29.00	13.50	416	46.25	25.25	416	55.00	-10.25	416	65.50	8.250	416	86.50	-26.75	416	95.25	-6.250	416	46.50	-36.00	416	77.25	29.75	416
0.567
0.600	30.00	15.00	418	47.50	26.25	418	54.75	-9.750	418	66.50	8.000	418	85.75	-29.00	418	93.75	-8.250	418	39.50	-32.25	418	81.75	27.25	418
0.633
0.667	31.50	16.50	420	48.75	28.25	420	54.25	-8.500	420	68.50	9.000	420	85.50	-29.00	420	94.50	-9.000	420	35.25	-27.50	420	85.25	25.25	420
0.700
0.733	32.25	18.25	422	50.50	30.50	422	54.75	-7.000	422	70.50	10.50	422	85.00	-28.50	422	94.75	-9.000	422	32.50	-22.75	422	89.50	24.25	422
0.767
0.800	34.75	20.75	424	51.75	32.50	424	55.75	-4.500	424	72.75	11.25	424	84.50	-28.25	424	96.00	-8.000	424	31.50	-16.25	424	94.50	23.50	424
0.833
0.867	36.25	22.50	426	52.00	34.25	426	56.75	-2.250	426	74.00	12.75	426	84.50	-27.25	426	97.25	-7.750	426	31.25	-10.50	426	98.75	21.75	426
0.900
0.933	37.50	23.00	428	52.50	36.75	428	58.00	0.250	428	75.75	14.50	428	84.25	-26.50	428	97.75	-7.750	428	32.50	-5.750	428	100.8	19.50	428
0.967
1.000	39.25	24.00	430	52.75	38.75	430	59.50	2.000	430	76.00	15.75	430	84.75	-24.75	430	98.25	-7.750	430	32.50	-2.000	430	102.3	19.75	430
1.033
1.067	40.25	25.00	432	53.25	41.00	432	60.75	4.000	432	77.25	17.50	432	85.25	-22.50	432	100.3	-6.250	432	34.00	2.250	432	104.0	20.00	432
1.100
1.133	41.25	25.00	434	52.75	42.00	434	62.25	6.000	434	78.25	19.00	434	85.75	-21.25	434	101.8	-5.500	434	33.75	3.500	434	105.5	23.00	434
1.167
1.200	42.00	25.25	436	53.00	42.50	436	63.50	6.500	436	79.00	20.00	436	86.25	-20.00	436	103.0	-5.250	436	36.50	1.250	436	105.5	27.25	436
1.233
1.267	42.00	23.75	438	52.00	42.75	438	64.00	6.750	438	79.00	21.00	438	86.75	-18.00	438	104.5	-4.250	438	39.75	-2.500	438	105.3	31.25	438
1.300
1.333	42.00	22.00	440	51.25	41.75	440	65.75	6.750	440	78.75	21.75	440	88.00	-17.25	440	105.8	-2.750	440	45.00	-7.250	440	103.5	35.25	440
1.367
1.400	41.75	20.50	442	49.25	39.75	442	66.00	6.000	442	77.75	21.75	442	88.25	-16.50	442	105.8	-2.750	442	48.00	-11.75	442	99.50	39.75	442
1.433
1.467	39.50	18.75	444	47.25	37.75	444	65.25	4.750	444	77.25	21.75	444	88.50	-16.50	444	105.8	-2.250	444	50.75	-15.50	444	95.00	41.75	444
1.500
1.533	38.25	17.25	446	45.75	36.00	446	65.00	3.000	446	75.75	21.25	446	88.50	-16.25	446	105.8	-2.000	446	53.50	-18.00	446	90.50	43.50	446
1.567
1.600	37.25	15.50	448	44.25	34.50	448	64.75	1.750	448	74.75	20.75	448	88.75	-16.25	448	105.5	-2.000	448	55.25	-21.50	448	85.75	44.50	448
1.633
1.667	35.50	13.50	450	43.50	33.00	450	64.00	0.750	450	73.25	20.00	450	88.75	-16.25	450	105.3	-1.000	450	56.25	-24.00	450	81.00	44.50	450
1.700
1.733	34.00	12.50	452	43.25	32.00	452	64.00	-0.500	452	71.75	19.50	452	89.50	-17.00	452	105.0	-0.750	452	58.75	-27.75	452	76.25	45.00	452
1.767
1.800	32.75	12.50	454	43.25	31.25	454	63.25	-2.250	454	71.00	18.25	454	90.00	-17.25	454	104.3	-0.500	454	61.25	-29.00	454	71.50	44.25	454
1.833
1.867	32.25	12.50	456	43.50	30.50	456	62.25	-3.000	456	69.75	16.75	456	90.25	-18.00	456	101.8	-0.500	456	63.00	-30.50	456	67.25	42.50	456
1.900
1.933	31.75	12.75	458	44.25	29.75	458	61.25	-4.500	458	69.00	16.00	458	90.75	-18.75	458	102.5	-0.500	458	63.25	-31.25	458	66.25	42.25	458
1.967
2.000	31.75	13.00	460	44.75	29.75	460	60.50	-5.000	460	68.50	15.75	460	90.00	-20.00	460	101.8	-1.000	460	62.50	-32.25	460	65.00	42.00	460
2.033
2.067	31.75	13.50	462	45.50	29.75	462	59.75	-5.500	462	68.50	14.75	462	90.00	-20.50	462	100.5	-1.250	462	59.75	-32.25	462	64.50	38.75	462
2.100
2.133	31.25	14.75	464	46.75	30.25	464	58.50	-6.000	464	68.25	13.25	464	89.75	-22.50	464	99.75	-2.000	464	56.25	-32.50	464	68.00	38.25	464
2.167
2.200	31.50	16.00	466	47.75	30.25	466	58.50	-6.000	466	68.75	13.50	466	89.25	-23.25	466	99.00	-3.000	466	51.25	-31.75	466	73.00	38.00	466
2.233
2.267	31.50	17.50	468	48.75	31.50	468	57.50	-5.500	468	69.25	12.75	468	88.75	-23.75	468	98.50	-3.000	468	45.25	-29.25	468	79.00	35.75	468
2.300
2.333	33.25	19.75	470	49.25	33.00	470	57.25	-4.750	470	70.75	13.00	470	88.00	-24.50	470	97.75	-4.000	470	40.50	-25.25	470	84.00	32.25	470
2.367
2.400	34.50	21.75	472	50.75	34.25	472	57.50	-3.500	472	72.50	14.00	472	88.00	-24.50	472	97.75	-4.500	472	37.25	-20.50	472	90.75	30.25	472
2.433
2.467	35.75	23.50	474	52.25	37.25	474	58.25	-0.250	474	74.50	15.25	474	87.75	-23.50	474	98.50	-4.500	474	35.50	-14.75	474	96.25	27.50	474
2.500
2.533	37.00	24.50	476	53.75	39.25	476	59.75	1.500	476	76.50	16.75	476	87.25	-22.75	476	99.50	-4.500	476	35.00	-10.75	476	102.0	24.75	476
2.567
2.600	39.00	26.25	478	55.00	41.00	478	61.50	3.750	478	79.00	19.75	478	87.75	-21.75	478	100.8	-4.000	478	35.00	-4.500	478	103.5	22.75	478
2.633
2.667	41.25	27.50	480	55.00	42.75	480	62.50	6.250	480	80.00	20.50	480	87.50	-20.50	480	101.8	-3.500	480	35.00	0.500	480	105.0	21.50	480
2.700
2.733	42.50	28.25	482	55.75	44.00	482	64.00	8.000	482	81.25	22.25	482	88.00	-18.50	482	102.3	-1.750	482	35.50	3.750	482	106.3	21.25	482
2.767
2.800	43.50	28.50	484	55.00	45.00	484	65.50	9.250	484	82.00	23.25	484	88.50	-17.75	484	103.5	-1.250	484	37.00	5.750	484	107.8	23.25	484
2.833
2.867	44.50	28.25	486	55.25	45.75	486	66.75	10.25	486	83.00	24.50	486	89.00	-16.00	486	105.8	-0.250	486	38.75	3.750	486	108.5	26.00	486
2.900
2.933	45.00	27.00	488	55.00	45.50	488	67.00	10.25	488	83.25	25.25	488	90.25	-14.25	488	108.0	0.500	488	41.00	1.750	488	108.8	28.50	488
2.967
3.000	45.50	26.00	490	54.00	44.75	490	68.25	10.50	490	83.75	26.50	490	91.00	-13.50	490	108.8	1.000	490	44.50	-2.250	490	108.5	33.75	490
3.033
3.067	45.25	23.75	492	52.50	44.25	492	68.75	10.25	492	83.00	26.75	492	91.50	-13.00	492	109.0	1.000	492	48.50	-6.250	492	107.0	38.25	492
3.100
3.133	44.50	22.25	494	50.50	42.25	494	68.75	9.000	494	82.00	26.00	494	91.75	-12.25	494	109.3	1.250	494	53.25	-10.00	494	103.3	42.75	494
3.167
3.200	43.00	20.50	496	49.00	40.25	496	68.50	7.500	496	80.50	25.75	496	92.25	-12.25	496	109.5	1.750	496	56.75	-14.25	496	97.75	45.25	496
3.233
3.267	41.25	18.50	498	47.25	38.25	498	68.25	6.500	498	79.00	24.50	498	92.50	-12.25	498	109.0	1.750	498	61.50	-18.00	498	91.75	47.00	498
3.300
3.333	40.25	16.50	500	45.75	35.50	500	67.75	3.500	500	77.25	23.00	500	92.75	-12.50	500	109.0	2.750	500	64.25	-22.50	500	87.00	48.75	500
3.367
3.400	37.50	14.00	502	44.75	33.25	502	66.75	1.500	502	75.00	22.25	502	92.50	-12.75	502	109.0	2.750	502	67.50	-25.50	502	81.00	47.50	502
3.433
3.467	36.00	12.50	504	44.50	31.50	504	65.75	-0.250	504	72.75	20.00	504	92.50	-14.50	504	107.5	3.000	504	69.00	-27.00	504	74.75	46.00	504
3.500
3.533	34.50	12.00	506	44.75	30.00	506	65.00	-2.000	506	71.00	18.00	506	92.50	-16.25	506	105.5	2.250	506	70.00	-27.50	506	69.50	44.25	506
3.567
3.600	32.75	11.00	508	44.50	28.50	508	63.50	-4.250	508	69.50	16.00	508	92.25	-17.50	508	104.5	1.500	508	71.25	-30.75	508	65.50	41.50	508
3.633
3.667	31.50	10.75	510	44.75	27.00	510	61.75	-5.750	510	68.75	14.25	510	92.00	-19.50	510	103.0	1.000	510	71.25	-31.25	510	64.25	40.75	510
3.700
3.733	31.00	10.00	512	45.00	26.00	512	61.00	-7.250	512	67.75	12.75	512	91.25	-20.75	512	101.5	0.000	512	69.50	-33.00	512	66.50	39.75	512
3.767
3.800	30.25	10.50	514	45.50	25.25	514	60.00	-8.500	514	67.75	11.75	514	91.00	-22.25	514	100.0	-1.000	514	66.00	-33.75	514	70.75	37.00	514
3.833
3.867	30.25	12.00	516	46.25	26.25	516	58.75	-9.000	516	68.25	11.25	516	90.50	-23.00	516	99.25	-2.000	516	60.25	-33.75	516	76.00	33.00	516
3.900
3.933	30.75	12.75	518	47.75	27.50	518	58.75	-9.000	518	69.00	11.00	518	90.50	-24.00	518	98.75	-2.750	518	55.25	-34.00	518	79.25	31.75	518
3.967
4.000	32.50	15.75	520	48.75	29.00	520	57.75	-7.500	520	70.25	11.50	520	90.25	-23.50	520	98.25	-2.750	520	48.25	-31.00	520	83.50	30.50	520
4.033
4.067	33.50	17.00	522	49.25	31.00	522	57.75	-6.500	522	71.50	12.00	522	89.25	-23.75	522	98.00	-2.750	522	43.25	-27.50	522	88.75	28.25	522
4.100
4.133	34.50	19.50	524	50.50	33.50	524	58.25	-3.250	524	72.75	12.25	524	88.75	-23.75	524	98.00	-4.750	524	39.00	-22.75	524	92.75	27.00	524
4.167
4.200	36.00	20.75	526	51.25	35.75	526	59.25	-1.250	526	74.25	13.50	526	88.75	-23.00	526	99.00	-4.250	526	36.25	-16.75	526	97.75	25.75	526
4.233
4.267	38.00	22.50	528	51.75	37.75	528	59.75	1.000	528	76.00	14.75	528	88.50	-22.50	528	100.5	-3.500	528	34.75	-10.75	528	101.3	23.00	528
4.300
4.333	38.75	23.25	530	52.75	39.50	530	60.75	2.500	530	77.25	16.75	530	88.25	-21.50	530	100.5	-3.500	530	34.25	-5.000	530	104.3	22.50	530
4.367
4.400	40.00	24.25	532	53.25	40.75	532	61.75	4.000	532	78.75	18.00	532	88.50	-20.00	532	102.0	-3.000	532	34.75	-1.000	532	104.5	21.75	532
4.433
4.467	41.50	25.00	534	53.25	42.00	534	62.75	5.500	534	80.00	20.50	534	88.50	-19.25	534	103.0	-2.250	534	34.50	1.500	534	105.8	23.50	534
4.500
4.533	42.75	25.50	536	53.25	43.25	536	63.75	7.000	536	80.50	21.00	536	88.50	-18.25	536	104.3	-2.000	536	35.00	3.500	536	106.3	25.25	536
4.567
4.600	43.00	25.25	538	52.75	43.25	538	65.50	8.250	538	81.00	22.50	538	89.25	-17.00	538	104.8	-1.000	538	37.50	1.750	538	106.5	29.00	538
4.633
4.667	43.00	24.00	540	52.25	43.25	540	66.00	8.750	540	81.00	23.25	540	89.75	-15.25	540	105.8	-0.750	540	41.75	-2.250	540	106.0	33.75	540
4.700
4.733	43.00	22.75	542	51.00	42.00	542	66.75	8.250	542	81.25	24.25	542	90.25	-14.00	542	107.3	0.500	542	45.75	-6.500	542	103.8	37.75	542
4.767
4.800	42.75	21.75	544	50.00	41.00	544	67.00	7.750	544	81.00	25.00	544	90.75	-14.00	544	107.3	0.500	544	49.25	-9.250	544	101.0	40.25	544
4.833
4.867	42.50	19.50	546	48.50	39.75	546	66.75	6.500	546	79.75	24.50	546	91.75	-13.75	546	108.0	0.750	546	53.00	-12.50	546	98.25	43.25	546
4.900
4.933	41.00	18.25	548	47.00	38.00	548	66.75	5.250	548	79.00	24.50	548	91.75	-13.25	548	108.0	2.000	548	55.25	-15.25	548	93.50	45.50	548
4.967
5.000	40.00	16.75	550	45.50	36.25	550	66.00	3.750	550	77.25	24.00	550	92.00	-13.25	550	108.0	2.750	550	57.25	-17.75	550	89.50	46.25	550
5.033
5.067	38.00	14.75	552	44.50	34.75	552	66.00	3.250	552	75.75	22.50	552	92.00	-13.25	552	108.5	2.750	552	59.25	-21.25	552	85.00	47.00	552
5.100
5.133	36.75	13.75	554	43.50	33.25	554	65.50	1.500	554	75.00	22.00	554	92.25	-13.50	554	107.8	2.750	554	60.75	-24.00	554	82.50	46.75	554
5.167
5.200	35.50	11.75	556	43.25	31.00	556	65.00	-0.750	556	73.25	20.00	556	92.25	-14.50	556	107.0	2.750	556	63.50	-28.75	556	77.50	45.50	556
5.233
5.267	34.50	10.75	558	42.75	29.75	558	64.25	-2.000	558	71.75	18.75	558	92.25	-15.75	558	105.3	1.750	558	64.50	-29.50	558	74.00	45.00	558
5.300
5.333	33.50	9.750	560	43.00	28.00	560	63.75	-4.000	560	70.25	17.50	560	92.25	-17.25	560	104.0	1.500	560	67.75	-31.75	560	68.50	43.25	560
5.367
5.400	32.50	9.750	562	43.25	27.25	562	63.00	-5.000	562	69.25	16.25	562	91.75	-18.50	562	103.5	2.000	562	67.75	-32.00	562	66.50	42.00	562
5.433
5.467	31.50	9.750	564	44.00	27.00	564	62.00	-6.750	564	68.25	14.00	564	91.50	-18.50	564	102.5	1.750	564	67.00	-32.50	564	64.25	39.00	564
5.500
5.533	31.50	10.25	566	44.75	26.00	566	61.25	-7.250	566	68.00	13.00	566	92.00	-19.75	566	101.5	0.500	566	65.00	-33.75	566	65.00	38.75	566
5.567
5.600	31.25	11.50	568	45.50	25.50	568	60.75	-7.500	568	68.50	12.25	568	91.50	-20.25	568	101.0	-0.250	568	62.00	-34.50	568	67.75	37.50	568
5.633
5.667	31.25	11.75	570	46.00	26.25	570	59.75	-7.500	570	68.25	12.00	570	91.50	-22.25	570	99.75	-0.750	570	57.75	-34.50	570	73.00	35.50	570
5.700
5.733	31.50	13.50	572	47.50	27.25	572	59.25	-7.750	572	69.25	12.25	572	91.25	-22.25	572	99.50	-1.000	572	50.25	-32.75	572	77.25	32.50	572
5.767
5.800	32.00	15.00	574	48.75	28.75	574	58.75	-7.500	574	69.75	12.00	574	91.00	-22.75	574	98.75	-1.500	574	44.75	-30.50	574	80.25	31.00	574
5.833
5.867	33.00	17.50	576	51.00	30.25	576	58.25	-6.000	576	70.75	12.50	576	90.50	-23.00	576	98.50	-1.500	576	40.50	-27.50	576	83.25	30.50	576
5.900
5.933	33.75	19.00	578	51.50	32.25	578	58.00	-5.000	578	72.00	13.00	578	89.75	-23.50	578	98.25	-3.000	578	37.50	-20.75	578	88.50	28.75	578
5.967
6.000	34.75	20.75	580	51.75	33.75	580	58.50	-3.750	580	73.50	13.75	580	89.50	-23.25	580	98.75	-3.500	580	36.50	-18.25	580	92.25	27.75	580
6.033
6.067	36.00	22.25	582	53.00	35.50	582	58.75	-1.500	582	74.75	14.25	582	88.75	-23.00	582	98.75	-3.500	582	34.75	-13.75	582	95.75	27.00	582
6.100
6.133	37.50	23.50	584	54.00	37.25	584	59.25	0.000	584	75.50	15.50	584	89.25	-22.25	584	99.75	-3.250	584	35.00	-8.250	584	100.3	25.25	584
6.167
6.200	38.75	24.25	586	55.00	39.75	586	60.50	2.500	586	77.00	17.00	586	89.00	-21.50	586	100.8	-2.500	586	35.00	-5.500	586	103.5	23.25	586
6.233
6.267	41.00	26.25	588	55.25	41.25	588	61.25	4.000	588	78.75	18.75	588	88.50	-21.25	588	102.0	-2.250	588	35.00	-1.000	588	106.0	22.00	588
6.300
6.333	41.75	26.75	590	56.25	43.25	590	62.25	5.750	590	79.75	20.00	590	88.50	-20.00	590	102.5	-2.750	590	35.50	4.250	590	107.5	22.25	590
6.367
6.400	42.75	26.75	592	56.25	44.00	592	63.25	6.750	592	81.25	21.75	592	88.50	-19.00	592	103.3	-2.250	592	35.00	5.500	592	108.0	23.75	592
6.433
6.467	43.50	27.00	594	55.75	44.50	594	64.25	7.750	594	82.00	22.50	594	89.25	-17.50	594	104.8	-1.250	594	35.00	5.250	594	107.8	26.50	594
6.500
6.533	44.00	27.00	596	55.50	44.75	596	65.25	8.250	596	82.75	23.00	596	89.00	-16.25	596	105.5	-1.000	596	38.75	1.000	596	107.0	28.50	596
6.567
6.600	44.75	26.00	598	55.25	44.75	598	65.75	8.750	598	82.75	24.25	598	89.75	-15.25	598	106.3	-0.500	598	44.00	-2.500	598	107.3	32.25	598
6.633
6.667	45.25	26.00	600	54.50	45.00	600	67.25	9.500	600	83.25	24.75	600	90.00	-13.25	600	107.3	-0.500	600	45.75	-3.750	600	106.5	37.25	600
6.700
6.733	45.50	25.75	602	54.50	45.00	602	67.75	9.750	602	83.25	24.75	602	90.50	-13.00	602	108.3	0.000	602	48.75	-5.500	602	104.8	40.75	602
6.767
6.800	45.00	25.75	604	54.00	45.00	604	68.50	10.25	604	83.25	26.25	604	92.00	-11.50	604	109.8	1.000	604	52.00	-7.500	604	102.5	45.00	604
6.833
6.867	45.25	24.75	606	53.00	44.00	606	69.75	10.00	606	82.75	26.75	606	92.50	-11.00	606	110.3	2.000	606	54.50	-9.500	606	99.50	46.25	606
6.900
6.933	44.00	23.75	608	52.25	43.75	608	69.75	9.000	608	82.00	26.75	608	93.00	-10.50	608	110.5	2.750	608	57.50	-12.00	608	96.50	48.25	608
6.967
7.000	43.00	22.50	610	50.50	41.75	610	69.00	8.250	610	80.75	26.25	610	93.50	-10.50	610	110.5	2.750	610	59.75	-15.50	610	93.50	49.50	610
7.033
7.067	41.75	20.25	612	49.00	39.75	612	68.25	6.750	612	79.25	26.00	612	93.50	-10.50	612	110.3	3.000	612	62.50	-18.75	612	89.00	49.25	612
7.100
7.133	40.50	19.25	614	48.25	37.75	614	68.00	5.500	614	77.75	25.25	614	94.00	-11.50	614	109.8	3.500	614	65.25	-22.50	614	86.50	50.00	614
7.167
7.200	39.00	17.75	616	47.50	36.75	616	67.50	2.750	616	76.00	23.50	616	94.00	-12.00	616	109.0	4.250	616	66.75	-23.75	616	82.25	49.25	616
7.233
7.267	37.50	16.50	618	47.00	34.75	618	66.75	1.250	618	75.00	22.25	618	94.00	-12.25	618	108.0	4.250	618	68.50	-26.00	618	77.50	47.75	618
7.300
7.333	36.50	15.75	620	46.75	34.00	620	66.00	0.250	620	73.25	20.75	620	94.00	-13.75	620	106.8	3.750	620	68.50	-26.00	620	74.75	46.75	620
7.367
7.400	35.25	15.25	622	46.75	33.25	622	65.00	-0.750	622	72.00	18.75	622	93.00	-15.25	622	106.0	3.250	622	68.25	-27.25	622	71.25	45.50	622
7.433
7.467	34.25	15.00	624	47.25	31.75	624	64.25	-1.500	624	71.25	17.50	624	93.00	-15.75	624	105.8	3.250	624	66.25	-28.50	624	69.00	44.25	624
7.500
7.533	33.25	15.25	626	47.50	30.50	626	63.25	-2.750	626	70.75	17.00	626	92.75	-17.25	626	104.3	2.500	626	64.25	-29.75	626	67.75	43.75	626
7.567
7.600	32.75	15.75	628	47.75	30.75	628	62.00	-3.750	628	70.25	15.50	628	92.25	-19.50	628	102.8	1.750	628	59.50	-31.00	628	70.25	42.00	628
7.633
7.667	32.75	16.00	630	48.50	30.75	630	61.75	-4.250	630	70.50	15.50	630	92.25	-19.50	630	101.8	1.500	630	54.25	-31.50	630	74.00	39.00	630
7.700
7.733	32.50	16.75	632	49.25	31.00	632	60.50	-4.250	632	70.50	15.00	632	91.75	-19.75	632	101.0	1.000	632	50.25	-29.75	632	77.25	37.25	632
7.767
7.800	33.00	18.50	634	50.25	31.25	634	60.25	-4.500	634	70.25	14.50	634	91.50	-22.00	634	99.75	-0.750	634	45.25	-28.50	634	80.00	35.25	634
7.833
7.867	33.75	19.25	636	51.50	32.25	636	59.00	-4.500	636	70.50	13.75	636	91.00	-22.00	636	99.50	-1.000	636	42.25	-26.25	636	83.00	33.00	636
7.900
7.933	33.75	21.50	638	52.50	32.50	638	58.25	-3.500	638	71.25	13.75	638	90.50	-22.25	638	98.50	-1.500	638	38.00	-22.25	638	86.50	31.25	638
7.967
8.000	34.75	22.00	640	53.00	34.25	640	58.25	-2.500	640	72.75	14.00	640	89.75	-23.00	640	98.75	-1.750	640	36.50	-18.50	640	90.25	28.75	640
8.033
8.067	35.50	24.00	642	54.25	35.25	642	58.00	-2.000	642	74.00	14.50	642	89.00	-22.75	642	98.75	-2.750	642	35.00	-16.50	642	92.75	27.00	642
8.100
8.133	36.50	24.25	644	55.25	36.25	644	58.75	-1.000	644	75.50	15.50	644	88.75	-22.75	644	99.00	-3.000	644	33.50	-11.75	644	96.25	24.50	644
8.167
8.200	37.75	25.50	646	56.00	38.25	646	58.75	1.000	646	76.75	16.00	646	88.75	-22.50	646	100.0	-3.250	646	33.25	-8.250	646	99.75	22.75	646
8.233
8.267	39.00	26.00	648	56.25	39.75	648	59.50	2.750	648	78.50	16.75	648	88.00	-22.25	648	100.0	-3.000	648	32.75	-4.250	648	101.5	22.25	648
8.300
8.333	40.25	27.00	650	56.25	40.75	650	60.50	4.000	650	79.75	18.00	650	87.75	-22.00	650	100.8	-3.000	650	33.00	0.000	650	103.5	22.00	650
8.367
8.400	41.50	27.75	652	56.75	43.25	652	61.50	5.500	652	79.50	19.25	652	87.75	-20.75	652	101.3	-2.750	652	34.00	4.000	652	104.8	21.25	652
8.433
8.467	42.75	28.50	654	57.25	44.75	654	62.25	7.750	654	80.25	20.50	654	87.75	-19.75	654	102.8	-2.250	654	34.25	6.500	654	106.0	21.25	654
8.500
8.533	44.00	29.25	656	57.25	45.25	656	64.00	8.500	656	82.75	21.75	656	88.25	-18.25	656	103.5	-1.750	656	34.25	8.750	656	106.8	22.25	656
8.567
8.600	45.00	28.50	658	57.25	46.00	658	65.25	9.750	658	82.50	23.00	658	88.00	-17.50	658	104.5	-1.500	658	36.50	6.250	658	107.5	24.25	658
8.633
8.667	45.50	28.25	660	56.50	47.00	660	65.50	10.25	660	83.25	24.00	660	88.50	-16.00	660	105.3	-1.250	660	39.50	3.000	660	109.0	28.00	660
8.700
8.733	45.50	28.00	662	56.00	47.00	662	66.25	10.50	662	83.25	24.25	662	89.50	-14.50	662	106.5	-0.500	662	43.25	-0.250	662	108.0	31.00	662
8.767
8.800	45.75	27.50	664	55.25	47.00	664	66.50	10.25	664	84.00	25.25	664	90.00	-13.75	664	107.5	-0.250	664	45.50	-3.000	664	107.3	33.00	664
8.833
8.867	45.00	27.00	666	54.25	46.50	666	67.75	10.50	666	83.25	25.75	666	90.00	-13.75	666	108.3	1.250	666	49.00	-5.500	666	106.0	37.75	666
8.900
8.933	44.75	26.00	668	53.25	46.00	668	68.50	10.75	668	83.25	26.75	668	91.25	-11.75	668	108.5	1.250	668	52.50	-8.250	668	103.8	42.75	668
8.967
9.000	44.00	25.50	670	52.75	44.50	670	68.75	9.750	670	82.50	26.75	670	91.50	-11.50	670	109.0	2.250	670	54.75	-10.25	670	100.3	45.50	670
9.033
9.067	43.25	24.25	672	51.50	44.00	672	68.25	9.250	672	81.00	27.25	672	92.75	-11.50	672	109.3	2.500	672	55.50	-11.00	672	96.75	46.50	672
9.100
9.133	42.00	23.25	674	49.50	42.75	674	68.00	7.750	674	79.75	26.75	674	92.25	-11.25	674	109.3	3.000	674	58.00	-14.75	674	93.75	48.25	674
9.167
9.200	40.25	21.50	676	48.50	41.25	676	67.00	6.750	676	78.50	26.00	676	92.25	-11.25	676	108.3	3.000	676	59.25	-19.25	676	89.50	49.00	676
9.233
9.267	39.50	20.75	678	47.25	39.75	678	66.75	5.750	678	77.75	25.50	678	92.25	-11.25	678	108.5	3.750	678	61.50	-20.25	678	85.75	49.50	678
9.300
9.333	38.00	19.75	680	47.00	38.00	680	66.75	4.250	680	76.00	24.00	680	92.25	-12.50	680	107.8	3.750	680	63.00	-22.25	680	83.00	49.25	680
9.367
9.400	37.25	18.75	682	47.00	37.25	682	65.75	3.000	682	75.00	23.00	682	92.25	-13.00	682	107.0	3.750	682	65.00	-24.50	682	78.75	48.50	682
9.433
9.467	36.50	18.25	684	47.25	36.50	684	65.25	1.750	684	73.75	20.50	684	92.25	-13.50	684	106.8	3.500	684	66.25	-26.00	684	75.75	48.25	684
9.500
9.533	35.50	17.75	686	47.25	35.00	686	64.75	1.000	686	73.00	20.50	686	92.25	-14.75	686	106.0	3.500	686	66.25	-26.50	686	72.50	47.75	686
9.567
9.600	35.00	17.50	688	47.75	35.00	688	63.50	-1.250	688	72.25	20.00	688	92.25	-15.75	688	105.0	3.250	688	64.50	-26.75	688	70.25	45.50	688
9.633
9.667	34.75	18.00	690	49.00	34.50	690	62.25	-2.000	690	71.50	18.25	690	92.25	-17.25	690	104.0	3.000	690	63.75	-27.75	690	69.50	45.25	690
9.700
9.733	34.00	18.75	692	49.75	34.25	692	61.75	-1.750	692	71.25	18.25	692	92.25	-17.25	692	103.3	2.500	692	60.75	-27.75	692	71.50	44.50	692
9.767
9.800	34.00	19.50	694	50.75	33.75	694	61.00	-2.250	694	71.25	17.00	694	91.50	-19.00	694	102.3	2.000	694	57.50	-27.75	694	74.25	42.75	694
9.833
9.867	34.00	20.75	696	52.25	34.25	696	60.75	-2.000	696	71.25	16.50	696	91.50	-19.50	696	101.5	2.000	696	53.75	-27.00	696	78.50	40.25	696
9.900
9.933	35.00	22.00	698	52.50	34.75	698	60.25	-2.000	698	72.00	16.50	698	91.50	-19.50	698	101.3	1.750	698	49.00	-25.25	698	81.00	39.25	698
9.967
10.000	35.25	23.75	700	54.25	35.25	700	59.75	-1.000	700	72.25	16.50	700	90.50	-20.00	700	100.8	1.250	700	43.75	-22.00	700	84.50	36.75	700
10.033
10.067	36.00	25.00	702	55.75	36.50	702	59.25	0.000	702	73.25	17.00	702	90.50	-20.00	702	100.3	0.250	702	41.00	-18.75	702	87.00	35.75	702
10.100
10.133	37.50	26.75	704	56.00	38.00	704	59.25	1.000	704	74.00	16.75	704	89.75	-20.75	704	100.3	-0.750	704	38.75	-15.75	704	91.75	34.25	704
10.167
10.200	38.00	28.00	706	57.00	39.25	706	59.00	2.000	706	75.75	17.25	706	89.25	-20.75	706	100.3	-0.750	706	37.00	-12.50	706	94.75	32.00	706
10.233
10.267	39.50	28.75	708	57.50	41.00	708	59.75	3.000	708	77.25	18.75	708	89.25	-20.25	708	101.0	-0.750	708	36.25	-9.000	708	97.75	30.75	708
10.300
10.333	41.00	30.00	710	58.00	41.75	710	60.25	5.000	710	78.50	19.00	710	89.00	-20.25	710	101.0	-0.500	710	36.00	-4.500	710	103.5	29.50	710
10.367
10.400	41.75	30.50	712	58.50	43.25	712	61.00	6.500	712	81.25	20.25	712	88.50	-19.50	712	101.5	-0.500	712	36.25	-1.500	712	104.8	27.25	712
10.433
10.467	43.25	31.75	714	59.50	45.00	714	62.25	8.250	714	83.50	21.75	714	88.50	-19.25	714	101.8	-0.500	714	35.75	2.500	714	106.8	25.00	714
10.500
10.533	44.25	32.75	716	60.25	46.75	716	63.00	9.500	716	84.75	22.50	716	88.50	-18.50	716	102.5	0.000	716	35.75	7.250	716	108.3	23.50	716
10.567
10.600	45.50	33.00	718	60.75	48.25	718	64.00	11.50	718	85.25	22.75	718	88.25	-17.25	718	103.3	-0.500	718	36.50	10.25	718	108.8	24.75	718
10.633
10.667	46.75	33.50	720	60.75	49.50	720	65.50	13.25	720	85.00	23.75	720	88.25	-16.00	720	104.3	0.250	720	37.00	12.25	720	109.5	25.50	720
10.700
10.733	47.50	34.00	722	61.00	50.50	722	66.75	14.00	722	85.75	24.75	722	88.50	-15.25	722	105.3	0.750	722	37.25	14.25	722	110.8	26.50	722
10.767
10.800	47.75	33.50	724	60.25	50.75	724	67.50	14.50	724	85.50	25.00	724	88.50	-13.75	724	106.0	1.000	724	39.50	10.25	724	111.5	30.25	724
10.833
10.867	48.25	33.25	726	60.25	51.00	726	68.25	15.00	726	85.75	26.50	726	89.50	-13.00	726	106.8	1.750	726	42.75	6.000	726	111.5	32.75	726
10.900
10.933	48.25	32.75	728	59.75	50.75	728	69.25	14.50	728	86.25	27.00	728	90.50	-11.25	728	107.8	1.750	728	45.50	4.500	728	111.3	35.50	728
10.967
11.000	48.50	32.00	730	59.00	50.75	730	69.75	14.75	730	86.25	27.75	730	90.75	-10.50	730	108.5	1.500	730	48.00	2.250	730	110.3	39.75	730
11.033
11.067	48.00	31.75	732	58.50	50.50	732	70.50	14.75	732	86.25	28.75	732	90.75	-9.500	732	110.3	2.750	732	52.00	-1.250	732	108.8	44.25	732
11.100
11.133	47.25	30.75	734	57.00	49.75	734	71.00	14.25	734	85.75	29.25	734	91.25	-9.250	734	111.0	3.000	734	55.25	-3.500	734	105.0	47.75	734
11.167
11.200	47.00	30.00	736	55.50	48.75	736	70.75	14.00	736	85.50	30.00	736	92.00	-9.250	736	111.8	4.000	736	57.00	-5.750	736	103.3	49.25	736
11.233
11.267	45.50	28.50	738	54.25	47.00	738	71.00	13.25	738	83.75	30.25	738	92.00	-9.250	738	111.5	4.250	738	59.00	-8.000	738	98.25	50.00	738
11.300
11.333	44.50	27.25	740	52.75	46.25	740	70.00	11.75	740	82.25	29.25	740	92.50	-9.250	740	111.8	5.250	740	59.75	-11.50	740	94.75	52.00	740
11.367
11.400	42.50	25.50	742	51.50	45.00	742	69.50	10.25	742	80.50	28.50	742	92.50	-9.250	742	111.0	5.250	742	61.75	-14.75	742	91.25	52.75	742
11.433
11.467	41.25	24.25	744	50.25	43.25	744	68.75	8.000	744	79.25	27.50	744	92.50	-9.750	744	110.0	5.250	744	63.00	-18.50	744	87.50	52.00	744
11.500
11.533	39.75	23.25	746	49.75	41.50	746	67.50	6.000	746	77.75	26.50	746	92.50	-10.00	746	109.5	4.750	746	65.00	-20.00	746	84.50	52.00	746
11.567
11.600	38.75	22.50	748	49.50	40.00	748	67.00	4.750	748	77.00	25.00	748	93.00	-10.75	748	108.8	4.750	748	66.50	-22.75	748	80.50	51.25	748
11.633
11.667	37.75	21.75	750	49.50	38.25	750	65.75	3.500	750	75.00	23.75	750	92.75	-12.25	750	108.0	5.250	750	68.00	-23.50	750	77.00	51.00	750
11.700
11.733	36.25	21.00	752	49.75	37.50	752	65.25	1.750	752	74.25	22.75	752	93.00	-12.75	752	107.0	4.250	752	67.75	-24.00	752	73.75	48.75	752
11.767
11.800	36.00	20.75	754	49.50	36.50	754	64.50	1.000	754	73.25	20.75	754	92.75	-13.25	754	106.0	3.750	754	66.75	-25.75	754	70.50	48.00	754
11.833
11.867	35.50	21.00	756	50.25	36.00	756	64.00	-0.250	756	72.50	20.25	756	92.75	-14.25	756	105.5	3.750	756	64.50	-25.75	756	69.50	47.00	756
11.900
11.933	35.00	20.50	758	50.75	35.25	758	62.75	-0.750	758	72.25	20.25	758	92.00	-16.00	758	104.8	3.500	758	63.25	-25.75	758	72.25	46.50	758
11.967
12.000	34.50	21.25	760	51.75	35.00	760	62.00	-0.750	760	72.25	19.00	760	91.50	-17.50	760	103.5	2.750	760	60.50	-26.00	760	76.50	43.00	760
12.033
12.067	34.50	22.00	762	52.50	35.25	762	61.00	-1.500	762	71.75	18.25	762	90.75	-18.00	762	102.5	2.250	762	56.25	-26.25	762	79.50	41.50	762
12.100
12.133	35.50	23.00	764	53.50	35.75	764	60.75	-1.000	764	72.00	17.75	764	91.00	-18.25	764	102.0	2.250	764	50.25	-23.25	764	82.50	38.00	764
12.167
12.200	35.50	24.75	766	54.00	36.75	766	60.00	0.000	766	73.00	17.75	766	90.50	-19.00	766	101.0	1.250	766	45.25	-20.75	766	87.00	36.50	766
12.233
12.267	36.25	25.75	768	55.25	37.75	768	59.25	0.750	768	73.75	17.75	768	90.00	-19.25	768	100.3	1.500	768	41.50	-17.50	768	91.00	33.50	768
12.300
12.333	37.50	28.00	770	56.00	39.50	770	59.00	2.250	770	75.00	18.25	770	90.00	-19.25	770	100.3	1.000	770	39.50	-13.75	770	95.00	32.00	770
12.367
12.400	38.50	29.00	772	57.50	41.00	772	59.50	3.500	772	77.25	19.00	772	89.75	-19.00	772	100.0	-0.250	772	38.50	-9.250	772	96.75	30.50	772
12.433
12.467	40.00	30.25	774	58.25	42.25	774	60.25	5.500	774	78.25	19.00	774	89.50	-19.00	774	100.8	-0.250	774	37.50	-7.000	774	100.0	27.75	774
12.500
12.533	42.00	31.25	776	59.00	44.75	776	61.25	7.250	776	79.50	20.25	776	89.50	-19.00	776	101.5	-0.250	776	35.75	-2.500	776	102.5	26.00	776
12.567
12.600	43.00	32.75	778	59.75	47.00	778	62.00	9.500	778	80.50	21.50	778	89.00	-18.00	778	102.5	0.000	778	35.75	3.000	778	105.8	24.75	778
12.633
12.667	44.25	33.00	780	60.00	47.75	780	63.50	11.00	780	82.00	22.75	780	89.25	-16.75	780	103.8	1.000	780	36.25	6.000	780	108.3	25.00	780
12.700
12.733	45.25	33.25	782	60.00	49.00	782	64.25	12.00	782	83.25	24.75	782	89.50	-15.50	782	103.8	0.750	782	36.75	9.250	782	109.8	24.25	782
12.767
12.800	45.25	32.50	784	59.50	49.25	784	65.50	12.50	784	83.50	24.50	784	89.50	-15.50	784	104.8	0.750	784	36.75	11.00	784	108.5	24.75	784
12.833
12.867	45.50	32.25	786	58.75	50.00	786	65.50	13.00	786	83.50	24.75	786	89.25	-14.75	786	105.5	1.000	786	37.00	12.00	786	108.8	26.75	786
12.900
12.933	46.25	32.00	788	58.00	49.75	788	66.50	13.00	788	84.50	25.75	788	89.00	-14.25	788	106.0	1.000	788	39.00	9.750	788	109.0	30.00	788
12.967
13.000	46.50	31.00	790	57.75	49.75	790	66.75	13.50	790	84.25	26.25	790	90.00	-11.75	790	107.0	2.000	790	42.25	5.750	790	108.8	32.50	790
13.033
13.067	46.50	30.00	792	56.50	49.25	792	67.75	13.00	792	84.00	27.00	792	90.25	-11.25	792	108.3	2.500	792	44.50	2.250	792	109.0	37.75	792
13.100
13.133	46.50	29.00	794	55.25	48.50	794	68.25	13.25	794	84.00	27.50	794	90.50	-10.75	794	109.0	3.000	794	47.00	0.250	794	106.3	41.75	794
13.167
13.200	46.50	28.25	796	54.50	48.00	796	68.25	12.00	796	84.00	28.50	796	91.00	-10.00	796	109.3	3.000	796	50.25	-2.000	796	104.0	46.25	796
13.233
13.267	46.50	26.75	798	53.00	47.00	798	69.25	12.00	798	83.00	28.75	798	91.00	-9.500	798	110.5	5.250	798	52.50	-4.250	798	100.8	49.00	798
13.300
13.333	45.25	25.75	800	52.00	46.00	800	69.25	11.75	800	82.00	28.75	800	90.50	-9.250	800	109.5	4.250	800	54.75	-6.750	800	96.75	50.25	800
