## Supplementary material for "Trunk muscle activity across various trunk–limb coordination patterns in centipede locomotion": Data S1: muti-fast-#1-3-track.csv

#multi:
	mass A			mass B			mass C			mass D			mass E			mass F			mass G			mass H
t	x	y	frame	x	y	frame	x	y	frame	x	y	frame	x	y	frame	x	y	frame	x	y	frame	x	y	frame
0.000	144.3	-177.0	600	157.0	-161.3	600	165.0	-198.5	600	183.3	-184.3	600	195.5	-221.3	600	205.8	-201.5	600	139.8	-206.8	600	209.5	-184.5	600
0.033
0.067	145.0	-175.8	602	156.8	-159.0	602	166.3	-194.8	602	183.8	-180.8	602	195.5	-218.5	602	207.0	-199.5	602	139.8	-200.8	602	209.0	-180.3	602
0.100
0.133	145.5	-175.0	604	155.3	-156.8	604	167.5	-192.3	604	184.8	-177.5	604	196.0	-215.8	604	209.3	-196.5	604	141.0	-199.3	604	209.5	-173.0	604
0.167
0.200	145.5	-174.8	606	154.0	-155.3	606	168.8	-190.8	606	183.8	-174.0	606	196.5	-211.8	606	210.8	-193.5	606	145.0	-203.5	606	208.8	-166.0	606
0.233
0.267	145.3	-174.8	608	152.5	-154.8	608	170.0	-188.8	608	183.5	-172.3	608	197.3	-209.3	608	211.5	-191.5	608	151.3	-206.3	608	206.3	-158.0	608
0.300
0.333	144.8	-175.3	610	150.8	-156.0	610	170.3	-189.3	610	182.5	-170.3	610	197.0	-207.3	610	212.0	-189.5	610	155.3	-209.0	610	201.3	-152.3	610
0.367
0.400	142.8	-176.5	612	148.8	-157.8	612	170.3	-190.3	612	180.8	-170.5	612	197.8	-205.8	612	211.0	-187.5	612	160.8	-213.5	612	195.3	-149.0	612
0.433
0.467	140.3	-179.0	614	148.0	-159.8	614	169.8	-192.0	614	177.8	-171.8	614	198.3	-205.3	614	209.8	-186.5	614	164.8	-217.3	614	187.0	-147.5	614
0.500
0.533	138.3	-181.0	616	146.3	-162.3	616	168.5	-193.8	616	175.8	-173.5	616	197.8	-206.5	616	209.0	-187.0	616	168.3	-220.3	616	180.3	-147.5	616
0.567
0.600	136.5	-182.5	618	146.0	-164.5	618	167.3	-196.3	618	174.3	-175.5	618	197.3	-208.0	618	207.0	-187.8	618	170.5	-223.3	618	173.8	-150.0	618
0.633
0.667	135.3	-183.8	620	146.5	-167.3	620	166.3	-199.5	620	172.8	-177.8	620	198.0	-209.5	620	206.5	-188.8	620	171.3	-225.0	620	169.8	-152.0	620
0.700
0.733	134.0	-183.8	622	148.0	-168.3	622	165.8	-201.3	622	171.8	-180.0	622	197.8	-211.0	622	204.8	-189.8	622	171.8	-227.5	622	168.3	-154.8	622
0.767
0.800	133.5	-183.3	624	150.0	-169.3	624	164.3	-202.3	624	171.8	-182.5	624	197.8	-213.5	624	204.0	-191.5	624	170.3	-228.3	624	172.3	-157.3	624
0.833
0.867	133.8	-182.5	626	151.8	-169.5	626	163.8	-204.0	626	172.5	-183.3	626	197.8	-215.3	626	202.8	-193.3	626	166.5	-229.5	626	177.5	-159.8	626
0.900
0.933	134.0	-181.0	628	153.0	-169.5	628	162.3	-204.8	628	173.0	-185.3	628	197.3	-217.3	628	201.5	-196.5	628	161.8	-231.0	628	181.8	-164.0	628
0.967
1.000	135.3	-179.3	630	154.0	-168.8	630	162.3	-204.8	630	173.3	-186.0	630	196.5	-219.8	630	201.0	-197.8	630	156.8	-230.3	630	185.3	-165.8	630
1.033
1.067	136.0	-177.3	632	155.3	-167.5	632	161.3	-205.0	632	174.8	-186.5	632	195.3	-220.8	632	200.8	-199.5	632	151.8	-228.0	632	191.0	-169.3	632
1.100
1.133	138.8	-174.8	634	156.8	-164.8	634	161.3	-202.5	634	176.0	-185.8	634	194.8	-221.0	634	201.3	-200.3	634	147.8	-223.8	634	194.8	-171.8	634
1.167
1.200	140.0	-172.5	636	158.0	-161.0	636	161.5	-199.3	636	177.8	-183.0	636	194.3	-220.8	636	202.0	-200.0	636	144.3	-218.0	636	199.5	-172.8	636
1.233
1.267	142.0	-169.3	638	159.5	-156.0	638	162.3	-195.3	638	179.0	-180.3	638	194.0	-218.0	638	203.3	-198.5	638	141.8	-211.5	638	203.5	-174.5	638
1.300
1.333	143.0	-166.5	640	159.5	-153.0	640	163.3	-190.5	640	181.8	-176.5	640	194.0	-215.5	640	205.0	-195.8	640	140.5	-201.0	640	209.0	-173.3	640
1.367
1.400	145.8	-163.8	642	159.3	-149.3	642	165.5	-186.5	642	183.3	-172.8	642	193.8	-212.3	642	206.8	-194.0	642	141.3	-194.0	642	210.5	-172.5	642
1.433
1.467	146.5	-163.3	644	159.5	-146.3	644	167.8	-183.5	644	184.5	-168.8	644	194.8	-209.3	644	209.3	-191.3	644	142.0	-188.0	644	212.0	-167.8	644
1.500
1.533	147.3	-162.8	646	158.5	-145.3	646	169.0	-181.3	646	186.3	-166.0	646	195.0	-206.0	646	210.3	-190.0	646	143.0	-186.5	646	212.0	-162.5	646
1.567
1.600	147.3	-163.0	648	157.3	-144.3	648	170.3	-180.0	648	186.0	-163.8	648	195.5	-203.8	648	211.3	-187.8	648	145.3	-189.0	648	211.8	-156.3	648
1.633
1.667	147.0	-164.8	650	155.0	-145.3	650	171.0	-180.0	650	185.8	-162.8	650	195.8	-202.3	650	212.8	-185.5	650	148.3	-192.5	650	210.0	-149.8	650
1.700
1.733	145.5	-166.8	652	152.8	-147.0	652	170.8	-181.0	652	183.8	-162.5	652	196.3	-200.8	652	212.5	-184.3	652	150.8	-196.8	652	203.8	-145.8	652
1.767
1.800	143.5	-170.3	654	149.5	-150.5	654	170.5	-182.0	654	181.3	-163.3	654	197.0	-200.0	654	212.5	-183.0	654	155.5	-203.3	654	197.3	-142.0	654
1.833
1.867	141.0	-173.3	656	147.0	-154.0	656	169.8	-184.3	656	178.5	-165.0	656	197.0	-200.5	656	211.3	-182.0	656	160.0	-208.5	656	189.5	-140.3	656
1.900
1.933	139.0	-176.0	658	145.8	-156.8	658	169.0	-188.0	658	176.3	-166.8	658	197.0	-201.0	658	209.5	-182.3	658	163.3	-214.0	658	180.8	-141.5	658
1.967
2.000	137.5	-177.5	660	145.5	-159.0	660	168.3	-190.5	660	174.0	-169.0	660	197.3	-202.3	660	208.5	-182.0	660	167.5	-217.3	660	173.8	-143.3	660
2.033
2.067	135.3	-179.0	662	145.8	-160.3	662	167.5	-192.0	662	172.5	-171.0	662	197.0	-203.8	662	206.8	-182.5	662	170.5	-219.5	662	168.5	-144.5	662
2.100
2.133	133.8	-179.5	664	146.3	-162.0	664	166.5	-194.0	664	170.8	-173.3	664	197.3	-204.3	664	205.5	-183.3	664	171.5	-220.5	664	166.3	-146.5	664
2.167
2.200	133.5	-179.5	666	146.3	-162.3	666	165.3	-195.8	666	170.5	-175.0	666	197.3	-205.3	666	204.3	-184.3	666	171.0	-222.3	666	168.3	-147.8	666
2.233
2.267	132.8	-178.5	668	147.8	-163.5	668	164.0	-197.3	668	171.0	-176.3	668	196.8	-207.5	668	202.8	-186.3	668	168.8	-223.3	668	173.5	-151.3	668
2.300
2.333	132.8	-178.3	670	149.3	-163.0	670	162.5	-197.8	670	171.0	-177.3	670	196.0	-209.3	670	201.5	-187.5	670	163.8	-223.8	670	178.5	-154.3	670
2.367
2.400	132.8	-176.3	672	150.0	-163.0	672	162.0	-198.5	672	171.8	-178.5	672	196.0	-211.0	672	200.8	-189.3	672	159.3	-224.5	672	182.5	-157.0	672
2.433
2.467	134.0	-173.8	674	151.8	-161.0	674	161.0	-197.8	674	172.5	-178.5	674	195.5	-212.8	674	200.0	-190.5	674	153.8	-222.5	674	186.8	-159.5	674
2.500
2.533	135.0	-171.0	676	153.3	-158.3	676	160.0	-196.8	676	173.8	-177.8	676	194.3	-213.0	676	200.3	-191.5	676	149.3	-219.5	676	192.0	-161.5	676
2.567
2.600	136.3	-169.3	678	153.5	-156.0	678	160.5	-193.8	678	175.3	-176.8	678	193.8	-213.3	678	200.8	-192.3	678	144.3	-214.0	678	197.5	-163.5	678
2.633
2.667	137.8	-167.5	680	154.3	-153.3	680	161.3	-191.3	680	176.5	-174.8	680	193.0	-211.8	680	202.0	-192.3	680	141.5	-208.8	680	200.8	-164.3	680
2.700
2.733	139.5	-165.0	682	154.3	-150.5	682	162.0	-188.3	682	178.5	-173.3	682	193.0	-210.8	682	202.5	-190.8	682	140.0	-201.0	682	204.8	-166.0	682
2.767
2.800	140.8	-164.0	684	153.8	-148.0	684	163.0	-185.5	684	180.0	-169.8	684	192.3	-208.8	684	204.0	-189.5	684	138.0	-196.0	684	206.5	-166.3	684
2.833
2.867	141.3	-163.8	686	153.0	-146.8	686	164.0	-183.5	686	181.0	-168.3	686	192.5	-206.8	686	205.8	-187.5	686	138.3	-191.3	686	206.5	-165.5	686
2.900
2.933	142.0	-164.3	688	152.5	-146.3	688	165.0	-182.0	688	181.3	-165.5	688	193.0	-204.8	688	206.5	-186.5	688	139.0	-187.3	688	206.5	-161.3	688
2.967
3.000	142.0	-164.5	690	150.8	-146.0	690	165.8	-181.0	690	181.8	-163.8	690	193.3	-202.5	690	208.5	-185.3	690	140.0	-187.8	690	207.3	-157.0	690
3.033
3.067	142.3	-166.5	692	149.5	-145.5	692	167.3	-179.8	692	181.0	-161.8	692	193.8	-200.5	692	209.5	-183.3	692	143.8	-190.3	692	204.8	-150.0	692
3.100
3.133	142.0	-168.0	694	147.0	-147.3	694	167.8	-180.3	694	179.8	-160.3	694	195.3	-198.8	694	210.0	-181.3	694	146.5	-193.0	694	200.3	-144.3	694
3.167
3.200	140.8	-170.8	696	144.8	-149.5	696	167.5	-180.8	696	178.5	-160.5	696	195.3	-197.0	696	210.5	-179.5	696	149.0	-196.8	696	195.5	-139.3	696
3.233
3.267	140.0	-173.3	698	143.0	-152.5	698	168.0	-182.0	698	175.8	-161.3	698	195.3	-196.3	698	210.3	-178.3	698	152.0	-201.3	698	187.8	-137.5	698
3.300
3.333	138.3	-174.8	700	142.0	-155.0	700	167.3	-184.3	700	174.3	-163.0	700	195.0	-197.0	700	208.3	-177.8	700	157.0	-207.5	700	182.0	-137.3	700
3.367
3.400	136.3	-177.5	702	140.8	-157.3	702	167.0	-186.5	702	172.3	-165.3	702	195.0	-197.3	702	207.5	-178.0	702	165.5	-212.8	702	173.3	-138.8	702
3.433
3.467	134.8	-179.3	704	140.5	-159.8	704	167.0	-188.8	704	170.3	-167.3	704	195.5	-198.0	704	206.0	-177.8	704	172.3	-214.8	704	167.3	-141.0	704
3.500
3.533	133.8	-180.3	706	141.3	-161.3	706	166.5	-190.8	706	169.3	-169.5	706	196.0	-199.0	706	205.0	-178.3	706	176.8	-216.5	706	163.0	-143.0	706
3.567
3.600	132.3	-180.8	708	142.0	-162.3	708	165.5	-192.0	708	168.3	-171.5	708	196.3	-199.8	708	204.0	-179.3	708	178.0	-216.5	708	160.5	-145.8	708
3.633
3.667	131.3	-181.0	710	143.0	-162.8	710	164.5	-194.0	710	167.5	-173.3	710	195.8	-202.0	710	202.0	-180.5	710	177.5	-217.3	710	162.8	-147.0	710
3.700
3.733	130.5	-180.5	712	144.0	-163.8	712	163.3	-195.5	712	167.8	-174.8	712	195.5	-204.0	712	200.8	-182.0	712	175.0	-218.5	712	167.3	-149.5	712
3.767
3.800	130.0	-179.8	714	144.3	-163.0	714	161.5	-196.5	714	168.0	-175.8	714	195.0	-206.3	714	199.3	-184.3	714	171.8	-219.8	714	172.5	-151.3	714
3.833
3.867	130.0	-177.8	716	145.5	-162.3	716	160.8	-196.5	716	168.8	-176.3	716	194.5	-207.5	716	198.8	-185.8	716	166.3	-221.5	716	177.0	-153.8	716
3.900
3.933	130.5	-174.3	718	146.3	-160.5	718	159.3	-196.8	718	168.8	-176.5	718	193.5	-208.5	718	198.0	-187.3	718	161.5	-222.0	718	181.0	-156.0	718
3.967
4.000	131.0	-173.0	720	147.5	-158.3	720	158.3	-195.0	720	170.3	-176.0	720	193.0	-208.8	720	197.5	-188.3	720	155.8	-220.8	720	187.5	-158.3	720
4.033
4.067	132.5	-170.5	722	148.3	-156.3	722	158.3	-192.8	722	171.0	-175.0	722	192.0	-210.0	722	198.3	-188.8	722	151.3	-217.3	722	193.8	-161.0	722
4.100
4.133	133.3	-168.3	724	148.8	-152.8	724	158.3	-190.3	724	172.5	-173.8	724	191.0	-209.0	724	199.3	-188.3	724	147.8	-213.5	724	198.3	-164.5	724
4.167
4.200	135.3	-166.3	726	149.8	-150.0	726	158.8	-187.3	726	174.5	-171.5	726	191.0	-208.3	726	199.8	-187.8	726	142.8	-206.5	726	201.0	-167.3	726
4.233
4.267	137.0	-164.3	728	151.0	-147.0	728	159.8	-184.3	728	175.8	-168.8	728	190.3	-206.5	728	201.3	-186.0	728	140.3	-200.3	728	203.3	-168.3	728
4.300
4.333	138.0	-163.5	730	149.8	-145.3	730	161.3	-181.5	730	177.0	-165.5	730	190.8	-204.3	730	202.5	-184.8	730	138.8	-194.5	730	203.8	-166.5	730
4.367
4.400	139.3	-162.5	732	148.5	-144.0	732	162.5	-178.8	732	178.3	-163.3	732	191.0	-201.3	732	204.0	-183.0	732	138.8	-188.0	732	204.5	-161.0	732
4.433
4.467	140.3	-162.8	734	148.0	-142.3	734	163.5	-178.0	734	178.8	-160.5	734	191.3	-198.5	734	206.0	-181.5	734	139.5	-188.0	734	204.3	-156.0	734
4.500
4.533	140.3	-164.3	736	146.0	-143.5	736	164.5	-177.3	736	178.3	-159.0	736	193.0	-196.8	736	207.0	-179.3	736	143.8	-193.5	736	204.5	-151.3	736
4.567
4.600	140.3	-167.0	738	144.0	-145.8	738	164.8	-178.5	738	176.5	-158.8	738	193.5	-196.0	738	207.3	-178.0	738	150.3	-197.3	738	201.0	-145.8	738
4.633
4.667	137.8	-170.3	740	141.5	-149.8	740	165.0	-179.3	740	174.8	-159.5	740	193.3	-195.0	740	206.8	-177.3	740	153.3	-201.8	740	195.8	-142.0	740
4.700
4.733	135.5	-172.8	742	139.0	-153.3	742	164.5	-182.5	742	172.3	-161.8	742	193.0	-195.5	742	206.3	-177.0	742	157.8	-207.0	742	187.3	-139.3	742
4.767
4.800	133.8	-176.0	744	137.8	-156.3	744	164.5	-184.8	744	170.3	-163.3	744	193.0	-196.0	744	204.8	-176.8	744	160.0	-210.3	744	180.0	-139.0	744
4.833
4.867	132.0	-179.0	746	137.0	-159.8	746	164.3	-186.3	746	168.5	-165.3	746	193.0	-197.0	746	203.3	-176.8	746	162.0	-213.3	746	172.8	-139.8	746
4.900
4.933	131.0	-181.0	748	137.3	-161.5	748	163.5	-188.8	748	167.0	-167.3	748	193.0	-197.3	748	202.3	-177.0	748	165.3	-215.5	748	166.5	-141.3	748
4.967
5.000	130.5	-181.5	750	137.3	-162.5	750	163.3	-191.0	750	165.5	-169.5	750	193.3	-198.5	750	201.5	-177.3	750	170.5	-217.5	750	162.5	-143.3	750
5.033
5.067	129.5	-182.0	752	138.3	-163.3	752	162.5	-193.5	752	164.8	-172.0	752	194.0	-199.8	752	200.3	-179.3	752	174.0	-217.8	752	158.0	-146.5	752
5.100
5.133	128.0	-183.0	754	139.5	-164.8	754	161.8	-195.0	754	164.0	-174.3	754	193.8	-202.0	754	199.0	-180.3	754	172.8	-219.5	754	156.8	-148.3	754
5.167
5.200	127.3	-182.0	756	140.5	-165.3	756	160.8	-196.8	756	164.0	-175.8	756	194.0	-204.3	756	197.5	-182.3	756	170.3	-221.3	756	161.5	-149.8	756
5.233
5.267	127.5	-180.0	758	141.8	-164.8	758	159.0	-196.0	758	164.8	-176.3	758	193.0	-205.8	758	196.8	-183.8	758	167.3	-222.0	758	167.0	-151.3	758
5.300
5.333	127.8	-177.8	760	142.5	-162.8	760	158.5	-197.0	760	165.3	-176.0	760	193.3	-207.3	760	195.8	-185.5	760	162.8	-222.8	760	172.3	-153.0	760
5.367
5.400	128.0	-174.8	762	143.3	-160.8	762	157.0	-196.0	762	166.3	-176.0	762	192.5	-208.3	762	195.8	-186.3	762	156.0	-221.0	762	178.0	-154.0	762
5.433
5.467	128.8	-172.0	764	145.5	-158.3	764	156.8	-194.5	764	167.5	-175.0	764	191.8	-208.0	764	195.5	-186.3	764	151.8	-219.8	764	181.8	-154.8	764
5.500
5.533	130.8	-169.0	766	146.8	-155.3	766	156.0	-191.8	766	169.3	-173.8	766	190.3	-209.3	766	195.8	-186.8	766	145.8	-215.0	766	186.0	-154.5	766
5.567
5.600	132.5	-166.3	768	148.8	-151.8	768	156.3	-189.3	768	169.8	-172.0	768	189.8	-208.8	768	197.5	-186.0	768	141.8	-210.5	768	190.8	-156.3	768
5.633
5.667	133.3	-164.8	770	148.8	-149.0	770	157.0	-186.3	770	172.0	-170.0	770	189.3	-207.3	770	197.5	-185.8	770	138.0	-204.5	770	195.3	-158.0	770
5.700
5.733	135.0	-162.5	772	148.0	-147.5	772	158.0	-184.0	772	173.3	-167.8	772	189.0	-205.8	772	199.0	-185.0	772	135.5	-196.0	772	197.5	-159.5	772
5.767
5.800	136.0	-162.3	774	147.3	-145.3	774	159.5	-181.8	774	175.0	-165.5	774	189.0	-203.5	774	200.3	-183.8	774	135.5	-192.0	774	200.5	-159.8	774
5.833
5.867	136.5	-162.0	776	146.5	-144.0	776	160.3	-179.5	776	175.3	-163.0	776	189.8	-201.3	776	201.5	-182.0	776	134.8	-188.8	776	202.0	-157.3	776
5.900
5.933	137.3	-163.0	778	145.5	-143.5	778	161.3	-178.5	778	176.0	-161.3	778	190.0	-199.5	778	203.0	-180.8	778	134.5	-187.8	778	202.0	-155.0	778
5.967
6.000	137.5	-163.3	780	144.3	-144.0	780	161.5	-177.8	780	176.5	-160.0	780	189.8	-197.5	780	204.0	-179.5	780	138.3	-190.5	780	201.8	-149.5	780
6.033
6.067	137.3	-165.3	782	142.8	-145.0	782	162.3	-177.8	782	175.0	-158.8	782	190.3	-196.0	782	205.0	-177.8	782	142.0	-192.5	782	198.8	-145.0	782
6.100
6.133	136.8	-167.8	784	139.8	-147.5	784	162.3	-178.3	784	174.5	-158.8	784	190.5	-194.8	784	205.8	-176.5	784	144.3	-195.5	784	194.5	-141.0	784
6.167
6.200	135.5	-170.8	786	138.5	-149.8	786	162.8	-179.3	786	172.3	-158.5	786	190.8	-194.0	786	204.5	-175.5	786	149.5	-199.8	786	187.8	-137.0	786
6.233
6.267	134.3	-172.5	788	136.8	-151.8	788	163.3	-180.5	788	170.5	-159.5	788	191.0	-193.5	788	204.0	-174.8	788	155.0	-204.8	788	180.8	-135.0	788
6.300
6.333	133.3	-175.0	790	135.5	-154.3	790	163.3	-182.0	790	169.0	-160.0	790	191.3	-193.0	790	203.8	-173.3	790	160.0	-208.5	790	175.8	-134.0	790
6.367
6.400	132.3	-176.5	792	135.0	-156.5	792	163.0	-183.3	792	167.5	-161.3	792	191.5	-192.8	792	203.0	-172.3	792	166.5	-209.8	792	169.5	-135.0	792
6.433
6.467	131.3	-178.8	794	134.8	-158.3	794	163.5	-184.8	794	165.8	-163.0	794	192.3	-192.5	794	202.3	-171.8	794	172.5	-210.8	794	164.0	-136.3	794
6.500
6.533	130.3	-180.3	796	135.3	-159.3	796	164.0	-185.8	796	165.0	-164.5	796	193.0	-193.3	796	201.5	-172.0	796	176.5	-211.0	796	158.5	-138.3	796
6.567
6.600	129.5	-180.3	798	136.3	-160.0	798	162.8	-187.8	798	164.3	-165.8	798	193.0	-194.3	798	200.3	-172.5	798	178.3	-211.3	798	155.0	-141.0	798
6.633
6.667	128.8	-179.8	800	137.0	-160.0	800	162.0	-189.3	800	163.5	-168.5	800	192.8	-195.5	800	199.5	-174.0	800	177.0	-211.8	800	153.8	-143.3	800
6.700
6.733	127.3	-179.3	802	137.8	-160.5	802	160.0	-191.5	802	163.0	-171.0	802	192.5	-197.5	802	197.8	-176.3	802	174.3	-214.3	802	155.0	-144.8	802
6.767
6.800	126.0	-177.8	804	138.5	-160.5	804	159.3	-192.5	804	163.3	-171.8	804	191.5	-200.0	804	196.5	-178.3	804	170.8	-216.3	804	160.0	-146.8	804
6.833
6.867	126.0	-176.0	806	139.5	-160.0	806	157.8	-192.3	806	163.5	-172.0	806	191.8	-203.0	806	195.5	-179.8	806	165.0	-218.3	806	163.8	-147.5	806
6.900
6.933	126.0	-174.5	808	141.0	-159.3	808	156.5	-193.3	808	164.3	-172.3	808	191.3	-204.0	808	194.5	-181.8	808	159.5	-219.0	808	171.8	-149.8	808
6.967
7.000	126.3	-172.0	810	142.5	-157.3	810	155.5	-193.0	810	165.0	-172.5	810	190.5	-205.3	810	193.8	-182.5	810	152.5	-219.0	810	176.5	-151.0	810
7.033
7.067	128.0	-169.5	812	143.8	-155.3	812	155.0	-191.5	812	166.0	-171.8	812	190.0	-205.3	812	194.3	-183.3	812	147.3	-216.5	812	181.3	-152.0	812
7.100
7.133	128.8	-167.3	814	145.8	-153.3	814	154.8	-189.5	814	167.5	-171.0	814	189.3	-206.0	814	194.8	-183.8	814	143.0	-212.5	814	186.0	-152.8	814
7.167
7.200	130.8	-164.8	816	146.0	-150.3	816	154.8	-187.3	816	169.3	-169.8	816	188.3	-206.0	816	195.8	-183.5	816	138.3	-206.8	816	190.0	-154.0	816
7.233
7.267	132.0	-163.8	818	147.0	-147.5	818	156.3	-184.3	818	171.0	-168.0	818	187.8	-204.3	818	196.5	-183.3	818	135.3	-200.0	818	196.5	-157.8	818
7.300
7.333	133.5	-161.8	820	147.0	-144.8	820	157.0	-181.3	820	172.8	-165.3	820	188.0	-201.8	820	198.0	-182.0	820	133.8	-193.0	820	198.8	-159.3	820
7.367
7.400	134.8	-159.8	822	146.3	-142.5	822	158.5	-178.3	822	173.5	-162.0	822	188.0	-200.0	822	199.3	-180.3	822	133.8	-188.0	822	200.0	-157.8	822
7.433
7.467	135.8	-159.5	824	145.5	-141.3	824	159.8	-176.0	824	175.0	-159.3	824	188.3	-197.0	824	201.5	-177.5	824	132.5	-183.8	824	200.3	-154.8	824
7.500
7.533	136.0	-159.3	826	144.3	-140.5	826	160.8	-174.0	826	175.5	-157.0	826	188.8	-195.0	826	202.8	-176.3	826	133.0	-183.3	826	201.5	-149.5	826
7.567
7.600	136.0	-160.3	828	143.3	-140.0	828	161.0	-174.0	828	175.0	-156.0	828	189.0	-193.0	828	203.5	-174.8	828	135.5	-187.0	828	200.8	-145.5	828
7.633
7.667	135.8	-162.8	830	141.0	-142.3	830	161.3	-174.5	830	174.0	-155.0	830	189.5	-192.0	830	204.3	-173.5	830	141.3	-190.5	830	198.3	-141.0	830
7.700
7.733	135.3	-165.3	832	139.3	-144.5	832	162.0	-175.3	832	172.8	-155.0	832	189.0	-191.0	832	204.8	-172.5	832	147.5	-195.3	832	192.3	-136.3	832
7.767
7.800	134.0	-168.0	834	137.5	-147.5	834	162.3	-176.8	834	170.3	-156.0	834	189.8	-190.3	834	204.5	-171.5	834	153.0	-199.0	834	186.5	-133.3	834
7.833
7.867	132.0	-171.0	836	135.8	-150.3	836	162.3	-178.8	836	169.0	-157.0	836	189.8	-190.3	836	203.3	-170.5	836	156.3	-201.3	836	180.3	-132.0	836
7.900
7.933	130.8	-173.5	838	135.3	-152.5	838	162.3	-179.8	838	166.8	-158.8	838	190.0	-190.3	838	202.3	-171.0	838	159.3	-205.5	838	172.3	-132.3	838
7.967
8.000	130.5	-176.3	840	134.3	-154.5	840	161.8	-182.8	840	165.5	-160.3	840	189.8	-191.3	840	201.5	-170.5	840	161.8	-209.5	840	167.0	-133.8	840
8.033
8.067	129.0	-177.3	842	134.3	-156.5	842	161.8	-185.0	842	163.5	-162.8	842	190.3	-191.5	842	200.3	-170.5	842	165.8	-211.0	842	161.8	-136.3	842
8.100
8.133	127.5	-179.0	844	134.5	-158.5	844	161.5	-186.8	844	162.3	-165.3	844	191.0	-193.3	844	198.3	-172.0	844	169.5	-212.5	844	156.5	-139.0	844
8.167
8.200	126.5	-179.5	846	134.3	-159.8	846	160.5	-189.0	846	161.8	-167.0	846	191.3	-195.0	846	197.8	-172.8	846	171.5	-213.0	846	153.0	-142.3	846
8.233
8.267	126.0	-180.3	848	135.5	-161.3	848	159.5	-191.3	848	161.0	-169.5	848	191.5	-196.3	848	197.0	-174.0	848	173.0	-214.8	848	151.5	-144.8	848
8.300
8.333	124.0	-180.3	850	137.0	-162.0	850	158.8	-192.8	850	160.8	-171.5	850	191.5	-198.5	850	195.0	-176.3	850	172.3	-216.0	850	154.3	-146.0	850
8.367
8.400	123.5	-178.5	852	137.5	-162.0	852	157.3	-193.3	852	160.5	-172.5	852	190.8	-200.3	852	193.5	-178.0	852	168.3	-218.3	852	161.0	-147.0	852
8.433
8.467	124.0	-177.0	854	139.0	-161.3	854	156.0	-193.5	854	161.5	-172.8	854	190.5	-202.5	854	193.0	-179.3	854	163.5	-219.3	854	164.5	-148.0	854
8.500
8.533	123.8	-174.0	856	140.0	-159.3	856	155.0	-194.0	856	162.3	-172.5	856	190.3	-203.0	856	192.3	-180.8	856	157.5	-219.8	856	169.0	-149.5	856
8.567
8.600	124.8	-172.0	858	140.5	-157.5	858	153.5	-192.5	858	162.8	-172.5	858	189.3	-203.5	858	192.3	-181.5	858	150.8	-218.5	858	172.8	-150.3	858
8.633
8.667	124.8	-169.0	860	142.5	-154.5	860	153.3	-191.0	860	164.3	-172.0	860	188.5	-204.3	860	191.8	-182.3	860	144.8	-216.5	860	177.3	-151.5	860
8.700
8.733	126.5	-166.0	862	144.3	-152.3	862	152.3	-188.8	862	165.3	-170.5	862	187.8	-204.3	862	192.3	-182.0	862	139.5	-211.5	862	182.3	-152.0	862
8.767
8.800	127.5	-163.8	864	145.0	-148.8	864	153.3	-186.0	864	166.5	-169.3	864	186.8	-204.0	864	192.5	-181.5	864	136.3	-206.5	864	187.0	-153.5	864
8.833
8.867	129.8	-161.8	866	145.0	-146.5	866	152.5	-183.0	866	168.5	-166.8	866	185.8	-203.5	866	194.3	-180.8	866	132.5	-199.5	866	192.5	-154.8	866
8.900
8.933	131.0	-159.3	868	145.0	-143.5	868	154.3	-179.5	868	170.8	-164.5	868	185.8	-202.3	868	196.0	-179.8	868	131.0	-192.8	868	195.5	-156.3	868
8.967
9.000	132.8	-158.0	870	144.8	-141.0	870	155.0	-177.3	870	171.5	-162.0	870	185.0	-199.8	870	197.8	-178.0	870	130.3	-186.0	870	198.0	-156.8	870
9.033
9.067	133.0	-158.3	872	144.3	-138.5	872	156.0	-174.8	872	171.5	-159.8	872	185.8	-197.0	872	199.0	-177.3	872	130.3	-182.5	872	199.0	-156.0	872
9.100
9.133	134.5	-158.3	874	142.8	-138.5	874	157.3	-173.8	874	172.8	-157.5	874	186.5	-195.5	874	200.5	-175.8	874	131.0	-181.3	874	199.5	-150.5	874
9.167
9.200	134.5	-159.0	876	141.8	-139.0	876	157.8	-172.3	876	172.5	-156.3	876	186.3	-193.8	876	200.8	-174.5	876	134.0	-184.5	876	198.0	-145.5	876
9.233
9.267	135.0	-159.5	878	140.5	-139.0	878	158.3	-172.5	878	173.0	-154.3	878	186.0	-192.3	878	202.3	-173.3	878	138.5	-187.8	878	195.5	-140.8	878
9.300
9.333	134.8	-160.3	880	139.0	-140.3	880	159.5	-172.5	880	172.5	-152.8	880	187.0	-190.5	880	203.8	-171.8	880	142.0	-190.5	880	193.0	-136.8	880
9.367
9.400	134.0	-162.8	882	137.3	-142.0	882	160.0	-173.0	882	171.0	-153.0	882	187.3	-189.3	882	203.5	-170.8	882	146.8	-194.0	882	187.5	-133.3	882
9.433
9.467	132.5	-164.8	884	135.5	-144.5	884	160.0	-174.8	884	169.0	-153.0	884	187.8	-188.5	884	202.5	-170.5	884	151.5	-197.3	884	183.3	-131.5	884
9.500
9.533	131.3	-168.3	886	133.3	-147.0	886	159.8	-175.8	886	167.0	-154.8	886	188.3	-188.5	886	201.3	-169.5	886	153.8	-200.3	886	175.5	-130.3	886
9.567
9.600	129.5	-170.8	888	132.3	-150.0	888	159.3	-179.0	888	164.8	-156.3	888	187.8	-189.5	888	199.8	-170.0	888	156.3	-203.5	888	169.8	-130.3	888
9.633
9.667	127.3	-173.0	890	131.8	-152.5	890	159.3	-181.3	890	162.5	-159.0	890	187.8	-190.0	890	198.8	-169.5	890	158.5	-207.3	890	163.3	-132.3	890
9.700
9.733	125.8	-175.0	892	131.3	-154.3	892	158.3	-183.3	892	161.0	-161.3	892	188.3	-191.0	892	197.0	-170.8	892	162.8	-209.8	892	157.5	-135.3	892
9.767
9.800	124.5	-177.3	894	131.3	-157.3	894	157.8	-186.0	894	159.3	-164.3	894	188.3	-192.0	894	195.5	-172.0	894	165.8	-211.8	894	153.0	-138.0	894
9.833
9.867	123.5	-178.8	896	132.3	-158.8	896	157.0	-188.0	896	158.5	-166.5	896	188.5	-193.5	896	194.0	-172.8	896	167.3	-213.0	896	149.0	-141.8	896
9.900
9.933	122.3	-179.5	898	133.0	-160.8	898	156.0	-189.5	898	158.3	-168.3	898	188.8	-195.3	898	193.5	-174.0	898	167.5	-214.5	898	148.8	-144.0	898
9.967
10.000	121.5	-179.3	900	133.5	-161.5	900	155.0	-191.0	900	157.5	-170.3	900	188.0	-197.5	900	191.8	-175.3	900	167.0	-216.0	900	152.5	-145.0	900
10.033
10.067	120.8	-178.3	902	134.5	-161.5	902	153.8	-192.8	902	158.0	-171.0	902	187.5	-199.5	902	190.0	-176.8	902	165.0	-217.5	902	156.8	-145.8	902
10.100
10.133	120.3	-176.8	904	135.5	-160.8	904	152.8	-193.3	904	158.0	-172.0	904	187.5	-201.0	904	189.5	-179.0	904	161.0	-218.8	904	161.5	-146.8	904
10.167
10.200	120.5	-175.3	906	136.3	-160.5	906	151.3	-193.0	906	158.5	-172.8	906	187.3	-203.0	906	188.5	-180.8	906	156.5	-219.8	906	164.5	-149.0	906
10.233
10.267	120.0	-173.8	908	136.0	-159.0	908	150.0	-193.3	908	159.3	-172.5	908	186.5	-203.5	908	188.0	-181.5	908	150.8	-219.3	908	168.3	-150.5	908
10.300
10.333	120.8	-171.3	910	137.8	-156.8	910	149.3	-192.0	910	159.8	-172.3	910	185.8	-204.3	910	187.8	-183.0	910	144.3	-217.5	910	172.5	-152.0	910
10.367
10.400	122.0	-169.0	912	138.3	-155.0	912	149.3	-190.8	912	160.8	-171.3	912	185.0	-204.0	912	188.0	-182.8	912	139.3	-215.3	912	177.0	-152.0	912
10.433
10.467	122.8	-165.8	914	138.5	-151.5	914	149.0	-188.3	914	162.5	-169.5	914	183.8	-203.8	914	188.8	-182.5	914	135.5	-210.5	914	181.3	-152.3	914
10.500
10.533	124.0	-164.0	916	140.0	-149.3	916	149.3	-185.3	916	164.5	-167.5	916	183.0	-203.8	916	190.0	-182.0	916	131.8	-203.8	916	186.0	-153.8	916
10.567
10.600	125.5	-162.3	918	140.8	-145.5	918	150.5	-182.3	918	165.3	-165.5	918	182.8	-202.5	918	191.8	-181.0	918	129.5	-197.5	918	187.8	-154.8	918
10.633
10.667	126.8	-161.0	920	140.5	-143.5	920	150.5	-181.0	920	166.0	-164.3	920	182.3	-201.3	920	192.3	-180.3	920	128.3	-192.3	920	191.8	-156.0	920
10.700
10.733	128.0	-160.5	922	140.0	-141.8	922	151.8	-178.3	922	166.5	-162.3	922	182.0	-200.0	922	193.0	-179.5	922	128.3	-187.8	922	192.8	-156.5	922
10.767
10.800	128.5	-160.5	924	138.8	-141.3	924	152.8	-176.5	924	167.0	-160.8	924	182.0	-198.8	924	194.5	-178.5	924	127.5	-184.8	924	192.8	-155.0	924
10.833
10.867	129.3	-160.8	926	138.3	-140.3	926	153.3	-175.8	926	167.5	-158.8	926	181.8	-197.3	926	195.5	-177.3	926	128.0	-183.3	926	193.8	-151.5	926
10.900
10.933	129.5	-161.5	928	137.3	-140.3	928	154.0	-174.5	928	168.8	-156.5	928	182.3	-195.3	928	196.8	-176.3	928	129.5	-186.3	928	193.8	-147.8	928
10.967
11.000	130.0	-162.0	930	135.8	-141.5	930	155.3	-173.8	930	168.3	-155.8	930	182.5	-193.3	930	198.3	-175.0	930	133.0	-189.5	930	192.3	-142.8	930
11.033
11.067	130.5	-162.5	932	135.0	-142.8	932	156.0	-173.5	932	168.0	-154.5	932	183.0	-191.5	932	197.8	-174.3	932	138.0	-192.5	932	189.3	-139.5	932
11.100
11.133	129.8	-164.0	934	134.3	-143.8	934	156.5	-174.8	934	167.3	-154.0	934	183.3	-191.0	934	198.3	-172.8	934	143.3	-194.5	934	186.0	-136.3	934
11.167
11.200	129.3	-166.0	936	132.5	-145.0	936	156.8	-175.3	936	165.8	-154.0	936	184.0	-190.0	936	198.5	-171.8	936	146.8	-197.3	936	181.5	-134.5	936
11.233
11.267	128.0	-167.0	938	131.0	-147.0	938	155.8	-176.8	938	164.8	-155.3	938	184.0	-189.8	938	197.8	-171.5	938	150.3	-199.5	938	176.5	-133.3	938
11.300
11.333	126.5	-169.8	940	130.8	-149.0	940	156.5	-177.3	940	163.0	-156.0	940	183.5	-190.0	940	197.5	-170.5	940	153.0	-202.0	940	172.3	-132.3	940
11.367
11.400	125.5	-171.0	942	129.5	-151.0	942	156.0	-179.5	942	161.0	-157.5	942	183.5	-190.3	942	196.3	-170.0	942	157.3	-205.3	942	166.0	-132.5	942
11.433
11.467	124.0	-172.0	944	129.8	-152.8	944	156.0	-181.5	944	160.3	-159.8	944	184.3	-190.8	944	194.8	-170.8	944	160.8	-207.8	944	161.3	-133.8	944
11.500
11.533	123.0	-174.5	946	129.5	-154.0	946	156.0	-183.0	946	158.8	-161.8	946	184.5	-191.8	946	194.0	-171.0	946	163.5	-209.8	946	157.0	-135.8	946
11.567
11.600	122.3	-175.0	948	129.5	-155.8	948	154.5	-184.5	948	157.3	-162.8	948	184.8	-193.5	948	193.0	-171.0	948	166.0	-210.5	948	152.8	-137.8	948
11.633
11.667	121.3	-175.8	950	130.5	-157.5	950	154.5	-186.3	950	156.8	-165.0	950	184.8	-194.3	950	192.5	-172.8	950	167.0	-210.8	950	150.5	-140.3	950
11.700
11.733	120.5	-175.8	952	131.5	-158.0	952	153.3	-187.5	952	156.5	-166.3	952	185.0	-195.5	952	191.5	-173.8	952	167.3	-211.0	952	149.3	-142.5	952
11.767
11.800	120.0	-174.3	954	132.3	-158.0	954	152.3	-189.3	954	156.5	-167.5	954	184.8	-196.8	954	190.3	-175.0	954	165.3	-211.8	954	155.3	-142.3	954
11.833
11.867	119.0	-172.8	956	133.0	-157.3	956	151.0	-189.0	956	156.5	-168.0	956	184.5	-198.8	956	188.5	-176.8	956	163.0	-213.0	956	158.8	-142.8	956
11.900
11.933	119.3	-171.5	958	135.0	-156.5	958	150.0	-189.8	958	157.0	-168.5	958	184.5	-199.5	958	188.8	-177.8	958	159.3	-214.3	958	162.8	-145.3	958
11.967
12.000	120.0	-169.3	960	135.3	-155.0	960	149.8	-189.3	960	158.0	-169.0	960	184.3	-200.5	960	187.5	-178.3	960	155.5	-214.5	960	167.0	-146.5	960
12.033
12.067	120.0	-167.5	962	136.0	-153.3	962	149.0	-188.8	962	158.5	-168.3	962	184.3	-201.5	962	188.0	-179.3	962	150.0	-212.8	962	171.0	-147.5	962
12.100
12.133	121.0	-164.8	964	137.3	-151.0	964	148.5	-187.3	964	159.5	-167.8	964	183.0	-201.3	964	188.0	-179.8	964	147.0	-212.3	964	174.8	-149.0	964
12.167
12.200	122.0	-162.5	966	139.0	-147.8	966	148.8	-185.0	966	161.0	-166.5	966	182.3	-201.0	966	188.8	-179.5	966	140.5	-209.0	966	179.5	-149.8	966
12.233
12.267	123.5	-159.3	968	141.0	-145.0	968	148.8	-182.5	968	162.3	-165.3	968	182.3	-200.3	968	189.0	-179.0	968	137.3	-204.8	968	184.5	-151.0	968
12.300
12.333	124.8	-157.3	970	142.0	-141.8	970	149.5	-179.8	970	164.5	-162.8	970	182.3	-199.3	970	190.0	-178.8	970	134.3	-199.0	970	188.3	-153.0	970
12.367
12.400	126.3	-155.8	972	142.3	-139.8	972	150.8	-177.0	972	166.0	-161.3	972	181.8	-199.0	972	190.8	-178.0	972	131.5	-194.3	972	191.3	-154.8	972
12.433
12.467	127.5	-154.3	974	142.3	-137.8	974	151.3	-175.0	974	167.8	-159.3	974	181.3	-197.5	974	192.0	-177.0	974	130.0	-188.5	974	194.3	-156.8	974
12.500
12.533	128.8	-154.0	976	142.0	-136.3	976	152.0	-173.3	976	168.5	-158.0	976	180.8	-197.3	976	192.0	-177.0	976	127.8	-183.5	976	195.0	-155.8	976
12.567
12.600	129.8	-153.5	978	141.0	-135.3	978	152.8	-172.0	978	169.5	-156.3	978	180.5	-195.3	978	194.0	-175.8	978	126.5	-179.5	978	195.8	-154.5	978
12.633
12.667	130.0	-153.5	980	140.5	-135.0	980	153.5	-170.0	980	169.8	-154.5	980	180.3	-193.8	980	195.3	-174.3	980	126.3	-176.0	980	195.8	-151.3	980
12.700
12.733	130.8	-154.5	982	138.8	-134.5	982	154.3	-169.3	982	169.0	-153.5	982	180.3	-191.8	982	196.3	-173.3	982	127.5	-177.5	982	196.3	-148.0	982
12.767
12.800	130.5	-156.0	984	137.3	-135.8	984	155.3	-169.0	984	168.5	-152.5	984	181.8	-191.0	984	196.5	-172.0	984	130.8	-184.3	984	195.5	-144.3	984
12.833
12.867	129.8	-157.5	986	135.3	-136.8	986	155.0	-169.8	986	168.3	-151.8	986	182.3	-189.3	986	197.3	-171.8	986	135.5	-186.8	986	193.0	-140.3	986
12.900
12.933	129.3	-159.8	988	133.0	-139.5	988	155.3	-170.3	988	166.8	-152.3	988	181.5	-189.5	988	197.8	-171.3	988	139.3	-191.5	988	188.8	-136.3	988
12.967
13.000	127.8	-162.3	990	131.8	-142.5	990	155.5	-171.8	990	164.5	-152.8	990	182.0	-189.3	990	197.5	-170.5	990	142.0	-194.3	990	183.0	-134.0	990
13.033
13.067	126.5	-164.8	992	130.3	-144.5	992	154.8	-174.8	992	163.3	-153.8	992	182.0	-189.0	992	197.5	-170.5	992	144.5	-196.8	992	178.0	-132.5	992
13.100
13.133	126.0	-166.5	994	128.8	-147.0	994	154.8	-176.3	994	162.3	-155.0	994	181.8	-189.3	994	196.8	-169.8	994	147.0	-200.3	994	172.5	-131.5	994
13.167
13.200	124.5	-168.3	996	128.3	-149.0	996	154.5	-177.8	996	160.5	-156.0	996	182.0	-190.5	996	196.0	-169.5	996	149.5	-203.0	996	167.3	-131.5	996
13.233
13.267	123.5	-170.3	998	128.3	-150.5	998	154.3	-179.8	998	159.3	-157.3	998	182.0	-191.0	998	194.0	-169.0	998	152.5	-206.0	998	162.8	-132.0	998
13.300
13.333	122.0	-171.3	1000	128.5	-151.5	1000	154.5	-180.5	1000	158.0	-159.0	1000	182.0	-191.0	1000	194.0	-169.0	1000	155.0	-207.8	1000	157.3	-133.3	1000
