## Supplementary material for "Trunk muscle activity across various trunk–limb coordination patterns in centipede locomotion": Data S1: muti-fast-#2-1-track.csv

#multi:
	mass A			mass B			mass C			mass D			mass E			mass F			mass G			mass H
t	x	y	frame	x	y	frame	x	y	frame	x	y	frame	x	y	frame	x	y	frame	x	y	frame	x	y	frame
0.000	281.0	-328.5	1250	264.8	-320.3	1250	293.8	-311.3	1250	281.5	-297.5	1250	312.5	-294.0	1250	301.3	-279.3	1250	300.3	-329.0	1250	273.8	-279.0	1250
0.033
0.067	280.5	-329.8	1252	264.8	-321.5	1252	293.5	-312.3	1252	280.8	-299.3	1252	312.3	-295.0	1252	301.0	-280.0	1252	302.3	-329.0	1252	270.5	-281.5	1252
0.100
0.133	280.5	-332.3	1254	264.5	-323.0	1254	293.3	-313.0	1254	280.8	-301.3	1254	311.3	-296.0	1254	300.8	-281.0	1254	305.5	-328.3	1254	267.5	-285.0	1254
0.167
0.200	280.0	-334.0	1256	264.5	-324.8	1256	293.5	-314.5	1256	280.0	-302.5	1256	310.8	-297.0	1256	299.8	-281.8	1256	308.3	-326.5	1256	264.5	-288.8	1256
0.233
0.267	279.3	-335.8	1258	264.3	-325.0	1258	293.5	-315.5	1258	279.5	-304.8	1258	309.8	-298.5	1258	299.3	-282.8	1258	309.3	-326.0	1258	262.5	-292.8	1258
0.300
0.333	277.5	-337.5	1260	263.5	-326.0	1260	293.5	-317.0	1260	279.0	-306.3	1260	309.3	-300.0	1260	298.5	-283.8	1260	310.0	-325.5	1260	261.0	-295.0	1260
0.367
0.400	276.0	-338.3	1262	263.5	-326.5	1262	293.5	-317.8	1262	278.5	-308.5	1262	309.3	-301.0	1262	297.5	-285.5	1262	310.8	-323.0	1262	259.3	-299.3	1262
0.433
0.467	274.3	-340.3	1264	263.5	-327.0	1264	293.3	-319.0	1264	278.0	-309.0	1264	308.0	-302.0	1264	297.0	-286.3	1264	311.3	-322.0	1264	258.3	-303.0	1264
0.500
0.533	273.0	-341.3	1266	262.5	-327.3	1266	292.8	-320.3	1266	277.5	-310.5	1266	307.8	-302.3	1266	296.0	-288.3	1266	310.8	-321.8	1266	256.8	-305.8	1266
0.567
0.600	271.3	-342.3	1268	261.0	-327.8	1268	292.3	-322.0	1268	276.5	-311.5	1268	307.5	-303.8	1268	294.8	-289.5	1268	311.0	-321.3	1268	255.5	-308.8	1268
0.633
0.667	269.3	-342.5	1270	260.0	-327.3	1270	291.5	-323.0	1270	276.3	-312.3	1270	307.3	-305.3	1270	294.0	-291.0	1270	310.8	-320.8	1270	255.3	-308.3	1270
0.700
0.733	266.8	-343.0	1272	259.5	-327.5	1272	291.0	-324.0	1272	275.3	-314.0	1272	306.5	-306.0	1272	292.8	-292.5	1272	309.3	-322.5	1272	255.8	-307.5	1272
0.767
0.800	264.8	-343.0	1274	258.3	-328.0	1274	289.5	-325.8	1274	274.5	-314.3	1274	306.3	-306.8	1274	292.8	-293.8	1274	308.0	-326.0	1274	255.8	-307.5	1274
0.833
0.867	263.0	-343.0	1276	257.8	-328.0	1276	287.5	-327.5	1276	273.8	-314.5	1276	306.0	-308.3	1276	291.5	-296.0	1276	306.8	-330.0	1276	256.0	-306.3	1276
0.900
0.933	261.8	-343.3	1278	255.5	-328.0	1278	285.3	-328.3	1278	273.3	-315.0	1278	305.5	-309.5	1278	290.8	-296.8	1278	304.5	-335.3	1278	258.3	-303.3	1278
0.967
1.000	259.5	-342.5	1280	254.3	-328.5	1280	283.8	-329.5	1280	272.5	-315.5	1280	305.3	-310.3	1280	289.8	-298.5	1280	300.3	-341.8	1280	261.3	-300.5	1280
1.033
1.067	257.5	-342.3	1282	252.5	-327.8	1282	281.3	-329.5	1282	271.8	-315.5	1282	304.5	-311.8	1282	289.0	-298.8	1282	295.5	-345.5	1282	262.0	-300.3	1282
1.100
1.133	256.0	-342.0	1284	250.0	-327.3	1284	280.3	-329.8	1284	270.8	-315.0	1284	302.5	-312.8	1284	288.3	-299.0	1284	290.5	-347.8	1284	262.8	-299.3	1284
1.167
1.200	254.5	-341.5	1286	248.0	-326.5	1286	278.0	-329.8	1286	268.8	-314.3	1286	301.8	-313.3	1286	287.5	-299.5	1286	285.3	-349.8	1286	262.3	-296.8	1286
1.233
1.267	253.0	-341.0	1288	246.3	-326.3	1288	276.0	-329.8	1288	268.0	-314.0	1288	300.3	-313.5	1288	286.8	-299.8	1288	282.0	-350.3	1288	263.0	-293.8	1288
1.300
1.333	251.8	-340.0	1290	243.8	-325.8	1290	274.8	-329.3	1290	267.5	-313.8	1290	298.8	-314.5	1290	286.3	-299.5	1290	278.3	-350.0	1290	265.8	-291.3	1290
1.367
1.400	250.8	-339.5	1292	242.5	-325.5	1292	273.3	-328.5	1292	266.0	-312.3	1292	297.3	-314.5	1292	286.3	-299.0	1292	274.0	-349.5	1292	266.0	-290.0	1292
1.433
1.467	250.8	-339.0	1294	241.5	-325.5	1294	271.0	-328.0	1294	263.8	-312.3	1294	296.3	-314.3	1294	285.8	-298.8	1294	271.8	-349.3	1294	265.8	-290.0	1294
1.500
1.533	250.8	-337.8	1296	239.0	-325.8	1296	269.5	-327.3	1296	263.8	-311.3	1296	294.3	-313.8	1296	285.5	-298.5	1296	270.3	-349.3	1296	265.3	-290.3	1296
1.567
1.600	250.8	-337.8	1298	237.8	-325.8	1298	267.8	-326.0	1298	261.5	-309.5	1298	292.5	-314.0	1298	284.0	-297.3	1298	269.3	-349.0	1298	262.0	-289.3	1298
1.633
1.667	250.0	-337.8	1300	236.3	-325.5	1300	267.0	-325.0	1300	260.0	-309.0	1300	292.0	-313.5	1300	283.3	-296.5	1300	268.8	-347.5	1300	258.8	-288.5	1300
1.700
1.733	250.0	-337.0	1302	234.8	-325.5	1302	265.8	-323.8	1302	257.8	-308.5	1302	290.3	-313.8	1302	283.3	-296.0	1302	270.0	-346.3	1302	255.0	-287.3	1302
1.767
1.800	249.8	-336.8	1304	233.3	-326.0	1304	265.5	-323.5	1304	256.8	-308.8	1304	288.8	-314.0	1304	282.5	-296.3	1304	271.0	-345.0	1304	252.3	-288.0	1304
1.833
1.867	248.8	-338.0	1306	233.5	-326.5	1306	264.8	-323.8	1306	255.5	-308.5	1306	286.8	-312.8	1306	280.8	-295.0	1306	273.0	-342.8	1306	247.5	-289.0	1306
1.900
1.933	248.8	-338.0	1308	233.8	-327.5	1308	264.5	-323.5	1308	254.3	-308.3	1308	286.5	-313.0	1308	280.8	-294.8	1308	274.5	-340.3	1308	243.0	-289.3	1308
1.967
2.000	249.0	-338.3	1310	233.3	-328.5	1310	264.0	-323.8	1310	254.0	-308.5	1310	285.5	-312.5	1310	279.8	-294.8	1310	276.5	-337.5	1310	240.8	-290.8	1310
2.033
2.067	248.8	-338.5	1312	232.5	-329.3	1312	264.0	-323.5	1312	253.0	-308.8	1312	284.3	-311.8	1312	278.3	-295.3	1312	277.8	-335.3	1312	238.3	-292.5	1312
2.100
2.133	248.5	-339.3	1314	232.8	-330.5	1314	263.8	-323.3	1314	251.3	-309.5	1314	282.8	-311.3	1314	277.8	-295.0	1314	278.8	-333.5	1314	236.3	-294.5	1314
2.167
2.200	248.8	-339.0	1316	232.0	-331.0	1316	264.0	-323.0	1316	250.3	-309.3	1316	282.5	-310.5	1316	276.0	-294.8	1316	280.0	-329.3	1316	234.3	-296.8	1316
2.233
2.267	249.0	-340.5	1318	232.0	-332.0	1318	264.0	-322.5	1318	249.5	-309.5	1318	282.0	-310.8	1318	275.3	-294.5	1318	280.3	-326.0	1318	232.5	-298.5	1318
2.300
2.333	249.0	-340.8	1320	232.0	-332.5	1320	263.0	-322.5	1320	248.5	-310.3	1320	282.0	-310.5	1320	274.3	-293.8	1320	280.0	-323.0	1320	231.0	-300.5	1320
2.367
2.400	247.8	-341.5	1322	231.5	-333.3	1322	263.5	-322.0	1322	248.5	-311.3	1322	281.8	-310.5	1322	272.8	-293.5	1322	279.3	-319.8	1322	229.3	-302.3	1322
2.433
2.467	248.0	-342.5	1324	232.0	-333.5	1324	263.5	-322.0	1324	248.3	-311.5	1324	281.5	-310.0	1324	272.5	-293.3	1324	278.8	-319.3	1324	228.5	-303.0	1324
2.500
2.533	248.0	-343.0	1326	232.0	-333.5	1326	264.3	-322.5	1326	248.5	-311.8	1326	281.5	-309.8	1326	272.3	-293.0	1326	279.0	-319.0	1326	228.0	-306.0	1326
2.567
2.600	248.0	-343.3	1328	233.3	-333.3	1328	265.0	-323.3	1328	248.5	-312.8	1328	281.8	-309.3	1328	270.8	-293.3	1328	279.3	-318.8	1328	227.8	-308.3	1328
2.633
2.667	248.0	-343.5	1330	233.3	-334.0	1330	265.3	-324.3	1330	248.5	-313.8	1330	282.5	-309.0	1330	271.0	-293.8	1330	280.0	-318.8	1330	228.3	-309.5	1330
2.700
2.733	248.0	-344.8	1332	234.0	-333.5	1332	265.8	-324.0	1332	249.3	-314.0	1332	283.0	-309.5	1332	271.0	-293.8	1332	281.0	-321.0	1332	229.0	-311.5	1332
2.767
2.800	248.0	-345.5	1334	234.5	-333.8	1334	265.8	-324.0	1334	249.8	-315.3	1334	283.3	-309.3	1334	271.3	-294.3	1334	282.3	-322.3	1334	229.3	-313.8	1334
2.833
2.867	248.0	-345.8	1336	235.0	-333.8	1336	265.5	-325.8	1336	249.8	-315.3	1336	283.5	-309.3	1336	271.3	-294.5	1336	284.0	-325.8	1336	229.5	-315.0	1336
2.900
2.933	248.3	-346.8	1338	235.3	-333.5	1338	265.3	-326.0	1338	250.3	-315.8	1338	284.0	-309.0	1338	271.3	-295.3	1338	285.3	-328.8	1338	230.3	-314.5	1338
2.967
3.000	248.3	-347.3	1340	235.3	-333.3	1340	265.8	-327.0	1340	251.3	-316.5	1340	284.8	-309.0	1340	271.3	-296.3	1340	284.5	-333.0	1340	230.8	-314.0	1340
3.033
3.067	247.3	-347.3	1342	235.5	-333.8	1342	265.8	-328.5	1342	251.5	-316.8	1342	285.3	-309.8	1342	271.3	-296.8	1342	282.8	-336.8	1342	231.5	-313.3	1342
3.100
3.133	246.8	-347.8	1344	235.3	-334.0	1344	265.8	-329.0	1344	251.8	-318.0	1344	285.3	-310.8	1344	271.3	-298.3	1344	281.8	-340.8	1344	233.3	-312.3	1344
3.167
3.200	245.8	-349.0	1346	235.3	-334.0	1346	265.3	-330.8	1346	252.3	-318.3	1346	285.0	-311.5	1346	271.8	-300.0	1346	280.3	-343.8	1346	234.8	-311.0	1346
3.233
3.267	245.0	-349.5	1348	234.5	-334.8	1348	265.0	-332.0	1348	252.3	-319.0	1348	285.3	-311.8	1348	271.3	-300.8	1348	278.8	-346.5	1348	235.5	-310.0	1348
3.300
3.333	244.5	-349.8	1350	233.3	-335.8	1350	264.3	-332.5	1350	252.0	-319.8	1350	285.0	-313.8	1350	271.0	-302.0	1350	276.0	-349.0	1350	236.8	-309.0	1350
3.367
3.400	242.3	-350.5	1352	232.5	-336.3	1352	262.8	-334.0	1352	251.3	-319.8	1352	284.8	-314.8	1352	271.0	-303.3	1352	272.8	-351.3	1352	238.0	-308.0	1352
3.433
3.467	241.8	-351.3	1354	231.3	-336.8	1354	262.3	-335.5	1354	250.8	-320.3	1354	284.3	-316.8	1354	270.5	-304.0	1354	270.5	-353.3	1354	238.3	-307.0	1354
3.500
3.533	241.0	-351.8	1356	230.5	-337.5	1356	260.3	-336.3	1356	250.0	-320.8	1356	284.0	-318.0	1356	270.5	-305.8	1356	267.3	-355.8	1356	240.3	-305.0	1356
3.567
3.600	240.3	-351.8	1358	228.8	-339.0	1358	260.3	-337.3	1358	249.3	-322.0	1358	283.3	-318.5	1358	270.3	-306.0	1358	265.8	-356.5	1358	241.0	-304.8	1358
3.633
3.667	240.3	-352.3	1360	228.3	-340.3	1360	258.8	-337.8	1360	249.3	-322.5	1360	282.0	-320.3	1360	269.5	-307.0	1360	263.0	-357.8	1360	241.3	-304.8	1360
3.700
3.733	239.5	-353.0	1362	227.0	-341.5	1362	258.3	-338.0	1362	248.8	-323.0	1362	280.5	-321.3	1362	269.0	-307.8	1362	260.3	-358.5	1362	242.3	-304.3	1362
3.767
3.800	239.3	-353.3	1364	226.3	-342.5	1364	257.3	-338.8	1364	247.8	-323.5	1364	280.0	-322.5	1364	268.3	-308.3	1364	258.8	-359.0	1364	243.5	-304.3	1364
3.833
3.867	239.3	-354.8	1366	225.8	-343.0	1366	256.5	-339.8	1366	246.3	-324.8	1366	279.3	-323.0	1366	266.5	-308.8	1366	258.0	-360.3	1366	243.5	-303.8	1366
3.900
3.933	239.3	-355.5	1368	225.8	-343.8	1368	256.5	-340.5	1368	245.8	-325.3	1368	278.5	-324.3	1368	266.8	-309.5	1368	257.0	-361.5	1368	242.5	-304.8	1368
3.967
4.000	239.3	-356.8	1370	225.0	-346.0	1370	255.8	-341.5	1370	244.8	-326.3	1370	277.8	-325.5	1370	266.5	-309.5	1370	258.0	-361.5	1370	241.0	-306.0	1370
4.033
4.067	239.0	-357.8	1372	224.3	-348.0	1372	255.5	-342.8	1372	244.5	-327.5	1372	277.3	-326.0	1372	266.5	-309.8	1372	258.5	-361.5	1372	238.5	-307.8	1372
4.100
4.133	239.0	-358.8	1374	224.3	-349.0	1374	255.3	-343.8	1374	243.8	-328.0	1374	276.0	-326.8	1374	265.8	-310.8	1374	258.8	-361.5	1374	236.8	-309.5	1374
4.167
4.200	239.3	-359.0	1376	223.8	-349.8	1376	255.0	-344.0	1376	243.0	-328.5	1376	275.0	-327.3	1376	265.3	-311.0	1376	259.0	-361.3	1376	234.5	-311.0	1376
4.233
4.267	238.8	-360.5	1378	224.3	-350.3	1378	254.5	-344.8	1378	242.3	-329.8	1378	274.5	-327.8	1378	264.8	-311.3	1378	260.3	-362.0	1378	232.0	-312.8	1378
4.300
4.333	238.8	-360.5	1380	223.3	-351.0	1380	254.3	-345.0	1380	241.8	-330.8	1380	273.8	-329.5	1380	264.0	-311.8	1380	260.3	-362.5	1380	229.5	-314.8	1380
4.367
4.400	237.3	-361.8	1382	223.5	-351.0	1382	253.8	-345.3	1382	240.8	-331.5	1382	273.0	-329.5	1382	263.3	-312.3	1382	261.3	-362.3	1382	227.5	-316.5	1382
4.433
4.467	236.0	-363.0	1384	222.8	-351.5	1384	253.5	-346.0	1384	240.0	-332.5	1384	272.3	-330.5	1384	262.5	-312.8	1384	263.8	-360.5	1384	225.8	-318.0	1384
4.500
4.533	235.0	-364.0	1386	222.3	-352.0	1386	253.0	-346.3	1386	239.3	-333.3	1386	271.5	-330.8	1386	262.0	-313.8	1386	267.8	-358.8	1386	223.5	-320.5	1386
4.567
4.600	234.0	-365.3	1388	220.8	-352.5	1388	252.5	-346.8	1388	238.5	-333.8	1388	271.0	-331.0	1388	260.8	-314.8	1388	269.8	-356.0	1388	221.8	-322.0	1388
4.633
4.667	232.8	-365.5	1390	220.8	-352.5	1390	252.3	-348.0	1390	238.0	-334.8	1390	269.8	-332.0	1390	260.0	-315.3	1390	270.5	-353.5	1390	219.8	-324.8	1390
4.700
4.733	230.5	-366.3	1392	220.0	-352.5	1392	251.3	-348.5	1392	237.0	-335.3	1392	269.8	-332.3	1392	259.3	-315.8	1392	270.3	-352.8	1392	217.5	-327.5	1392
4.767
4.800	229.0	-366.8	1394	218.8	-352.3	1394	250.8	-348.8	1394	235.5	-336.3	1394	268.8	-332.5	1394	258.3	-316.3	1394	269.8	-352.0	1394	215.3	-329.5	1394
4.833
4.867	228.3	-366.5	1396	218.5	-351.8	1396	249.5	-349.3	1396	235.0	-336.5	1396	267.5	-333.3	1396	257.0	-317.3	1396	269.3	-351.8	1396	213.3	-330.8	1396
4.900
4.933	226.8	-366.8	1398	217.8	-351.5	1398	249.0	-349.8	1398	235.0	-336.5	1398	267.0	-333.5	1398	256.3	-318.0	1398	269.3	-351.8	1398	212.8	-332.0	1398
4.967
5.000	225.5	-366.8	1400	216.5	-350.8	1400	248.0	-350.0	1400	233.8	-337.3	1400	267.3	-333.8	1400	255.3	-318.5	1400	268.5	-352.0	1400	213.5	-331.5	1400
5.033
5.067	224.0	-366.5	1402	216.0	-350.5	1402	246.8	-350.0	1402	233.0	-337.5	1402	266.8	-334.0	1402	254.5	-318.5	1402	266.8	-354.8	1402	214.3	-330.5	1402
5.100
5.133	223.5	-366.5	1404	215.8	-350.3	1404	246.3	-350.0	1404	232.8	-337.5	1404	266.3	-334.5	1404	253.5	-319.8	1404	265.0	-356.0	1404	215.0	-330.3	1404
5.167
5.200	221.8	-366.8	1406	215.0	-350.3	1406	245.8	-350.3	1406	232.5	-337.5	1406	266.3	-334.3	1406	253.3	-320.3	1406	263.5	-358.8	1406	215.3	-329.3	1406
5.233
5.267	221.3	-366.3	1408	214.0	-350.3	1408	245.3	-350.5	1408	231.8	-337.8	1408	266.0	-334.5	1408	253.0	-321.3	1408	261.8	-360.3	1408	215.5	-328.3	1408
5.300
5.333	221.0	-366.0	1410	213.3	-350.3	1410	244.0	-351.5	1410	231.0	-337.5	1410	265.5	-334.5	1410	252.5	-321.5	1410	258.8	-363.0	1410	215.5	-328.0	1410
5.367
5.400	219.5	-366.0	1412	212.0	-350.8	1412	243.0	-352.0	1412	230.3	-337.8	1412	265.0	-335.5	1412	251.8	-322.0	1412	256.8	-365.5	1412	215.5	-326.3	1412
5.433
5.467	218.8	-366.5	1414	210.8	-351.8	1414	242.0	-352.0	1414	230.5	-337.8	1414	263.8	-335.8	1414	250.8	-322.8	1414	255.0	-367.0	1414	217.3	-323.5	1414
5.500
5.533	218.0	-366.5	1416	209.5	-352.5	1416	241.0	-352.5	1416	229.8	-337.8	1416	263.3	-336.5	1416	249.5	-323.0	1416	252.5	-369.0	1416	218.8	-321.3	1416
5.567
5.600	217.5	-367.3	1418	208.3	-353.3	1418	239.8	-353.3	1418	228.3	-338.0	1418	262.0	-337.5	1418	248.5	-324.0	1418	251.0	-370.3	1418	219.8	-320.8	1418
5.633
5.667	217.3	-367.5	1420	207.3	-354.3	1420	238.5	-353.8	1420	227.3	-338.0	1420	261.5	-338.0	1420	248.0	-324.0	1420	248.0	-372.0	1420	219.5	-320.5	1420
5.700
5.733	216.5	-367.8	1422	206.0	-355.0	1422	238.0	-354.3	1422	226.0	-338.3	1422	261.0	-338.0	1422	247.3	-324.3	1422	246.0	-372.5	1422	219.3	-320.5	1422
5.767
5.800	215.5	-368.3	1424	204.5	-356.8	1424	237.0	-355.0	1424	225.8	-338.5	1424	259.5	-339.5	1424	246.3	-325.3	1424	243.8	-374.0	1424	218.8	-321.0	1424
5.833
5.867	215.0	-368.8	1426	203.8	-358.5	1426	236.0	-355.8	1426	225.5	-339.5	1426	258.3	-340.0	1426	246.0	-325.5	1426	242.0	-375.5	1426	218.8	-321.3	1426
5.900
5.933	214.8	-370.5	1428	203.3	-359.5	1428	235.3	-356.8	1428	224.3	-340.0	1428	257.8	-340.5	1428	245.0	-326.5	1428	239.8	-377.0	1428	218.8	-321.3	1428
5.967
6.000	214.8	-371.8	1430	202.8	-362.0	1430	234.0	-358.0	1430	222.8	-341.8	1430	256.8	-341.8	1430	244.3	-327.5	1430	237.8	-378.3	1430	218.0	-322.0	1430
6.033
6.067	215.3	-373.5	1432	202.3	-364.5	1432	233.8	-359.5	1432	222.3	-343.3	1432	256.0	-342.3	1432	243.3	-328.5	1432	237.5	-379.0	1432	217.3	-324.0	1432
6.100
6.133	215.0	-375.0	1434	201.8	-365.8	1434	232.8	-360.5	1434	221.0	-345.0	1434	254.3	-343.8	1434	242.5	-329.5	1434	236.0	-381.3	1434	215.8	-325.3	1434
6.167
6.200	215.0	-376.0	1436	200.8	-368.3	1436	231.5	-361.8	1436	220.0	-346.5	1436	253.3	-345.8	1436	241.0	-330.5	1436	235.8	-382.3	1436	213.0	-328.0	1436
6.233
6.267	214.8	-378.0	1438	200.3	-371.0	1438	230.3	-363.8	1438	219.0	-349.0	1438	251.8	-346.8	1438	240.5	-331.8	1438	236.3	-382.5	1438	209.8	-331.8	1438
6.300
6.333	214.3	-380.0	1440	199.5	-373.3	1440	229.8	-365.3	1440	217.3	-351.3	1440	250.5	-348.0	1440	239.0	-333.8	1440	236.5	-382.5	1440	206.8	-334.3	1440
6.367
6.400	214.3	-381.5	1442	199.3	-374.8	1442	229.3	-365.8	1442	216.5	-353.5	1442	249.0	-349.5	1442	238.3	-334.0	1442	237.0	-382.5	1442	203.8	-335.8	1442
6.433
6.467	214.3	-383.5	1444	198.5	-378.0	1444	228.0	-367.8	1444	215.3	-355.0	1444	248.0	-350.8	1444	236.3	-335.3	1444	237.5	-382.3	1444	200.5	-338.8	1444
6.500
6.533	214.5	-384.5	1446	198.3	-380.0	1446	227.3	-369.3	1446	214.0	-356.3	1446	246.5	-351.8	1446	235.5	-336.5	1446	237.3	-382.3	1446	198.0	-341.3	1446
6.567
6.600	214.5	-386.0	1448	198.3	-382.3	1448	227.0	-370.3	1448	212.5	-358.3	1448	245.3	-353.3	1448	233.8	-337.8	1448	237.8	-382.3	1448	196.8	-343.5	1448
6.633
6.667	215.0	-388.5	1450	197.8	-383.8	1450	226.5	-371.5	1450	212.0	-360.0	1450	244.0	-354.5	1450	233.5	-338.5	1450	238.3	-382.0	1450	195.3	-347.0	1450
6.700
6.733	215.0	-389.0	1452	197.0	-386.5	1452	226.3	-372.5	1452	210.5	-361.8	1452	242.8	-355.8	1452	231.8	-340.5	1452	238.0	-382.0	1452	192.8	-350.8	1452
6.767
6.800	215.5	-391.5	1454	197.0	-387.8	1454	226.3	-373.3	1454	210.3	-362.8	1454	242.0	-356.5	1454	231.3	-341.0	1454	239.3	-381.5	1454	191.3	-353.5	1454
6.833
6.867	215.0	-393.3	1456	197.0	-389.8	1456	225.8	-374.0	1456	209.3	-365.8	1456	240.8	-357.3	1456	230.5	-342.0	1456	239.8	-380.5	1456	189.8	-356.3	1456
6.900
6.933	215.0	-395.5	1458	196.8	-391.5	1458	225.3	-375.5	1458	208.8	-366.5	1458	240.3	-358.3	1458	228.8	-343.8	1458	241.0	-378.3	1458	188.5	-359.8	1458
6.967
7.000	214.3	-397.0	1460	197.0	-392.5	1460	225.8	-376.8	1460	207.8	-369.0	1460	239.5	-359.3	1460	228.0	-344.5	1460	241.5	-377.3	1460	187.8	-363.0	1460
7.033
7.067	214.5	-399.3	1462	197.5	-395.0	1462	225.5	-377.3	1462	207.3	-370.0	1462	239.0	-361.0	1462	227.0	-346.0	1462	242.0	-376.8	1462	187.5	-366.5	1462
7.100
7.133	214.5	-400.8	1464	197.0	-396.5	1464	225.5	-378.8	1464	207.0	-371.5	1464	238.5	-361.3	1464	226.0	-347.3	1464	242.3	-375.3	1464	187.0	-368.0	1464
7.167
7.200	214.0	-402.5	1466	197.5	-397.3	1466	225.5	-379.3	1466	207.3	-373.5	1466	238.3	-362.5	1466	225.3	-348.5	1466	241.8	-374.3	1466	186.8	-370.8	1466
7.233
7.267	214.3	-404.5	1468	197.3	-398.5	1468	225.8	-380.3	1468	207.3	-374.5	1468	237.8	-363.3	1468	224.3	-349.0	1468	242.0	-374.5	1468	186.8	-373.3	1468
7.300
7.333	214.0	-405.8	1470	197.8	-399.8	1470	225.3	-381.5	1470	206.8	-376.8	1470	237.8	-363.3	1470	223.5	-350.5	1470	242.3	-374.5	1470	186.5	-376.8	1470
7.367
7.400	215.0	-408.3	1472	198.3	-400.8	1472	225.5	-383.3	1472	207.3	-377.8	1472	237.5	-363.8	1472	223.0	-351.5	1472	242.8	-375.0	1472	187.0	-378.0	1472
7.433
7.467	215.0	-408.3	1474	199.3	-401.0	1474	226.0	-384.3	1474	208.0	-377.8	1474	238.0	-363.8	1474	222.8	-352.5	1474	243.0	-374.8	1474	186.8	-379.3	1474
7.500
7.533	215.3	-408.8	1476	199.8	-401.3	1476	226.5	-385.0	1476	208.8	-378.8	1476	238.5	-364.5	1476	222.8	-353.3	1476	244.3	-376.5	1476	187.0	-381.5	1476
7.567
7.600	215.3	-409.8	1478	201.0	-401.3	1478	227.3	-385.3	1478	209.0	-380.0	1478	239.0	-364.5	1478	223.0	-354.0	1478	244.8	-378.3	1478	188.0	-382.3	1478
7.633
7.667	215.8	-410.3	1480	201.5	-401.8	1480	227.8	-385.8	1480	209.5	-380.5	1480	240.3	-364.8	1480	223.8	-355.3	1480	246.5	-379.5	1480	188.5	-383.3	1480
7.700
7.733	216.0	-411.3	1482	202.3	-401.8	1482	228.5	-387.3	1482	210.0	-381.3	1482	240.5	-365.0	1482	223.8	-355.5	1482	248.8	-382.3	1482	189.0	-383.5	1482
7.767
7.800	216.5	-412.0	1484	202.8	-401.8	1484	229.0	-387.3	1484	210.5	-381.3	1484	242.0	-365.8	1484	224.0	-355.8	1484	249.5	-385.5	1484	189.8	-383.8	1484
7.833
7.867	216.5	-412.5	1486	203.3	-401.8	1486	229.8	-387.3	1486	211.5	-381.5	1486	242.8	-366.0	1486	224.5	-356.3	1486	249.8	-387.5	1486	190.8	-383.5	1486
7.900
7.933	216.5	-413.3	1488	203.3	-401.8	1488	229.8	-387.8	1488	212.3	-381.5	1488	242.5	-365.8	1488	224.8	-357.0	1488	250.0	-392.5	1488	192.0	-382.5	1488
7.967
8.000	215.5	-413.0	1490	202.8	-401.0	1490	229.8	-388.8	1490	213.0	-381.5	1490	242.5	-365.5	1490	225.3	-357.0	1490	250.5	-395.5	1490	193.0	-381.0	1490
8.033
8.067	215.3	-412.8	1492	202.0	-400.5	1492	230.3	-389.0	1492	213.3	-381.3	1492	242.8	-365.3	1492	225.8	-357.3	1492	249.3	-399.0	1492	193.5	-379.8	1492
8.100
8.133	214.8	-412.5	1494	201.8	-400.0	1494	230.3	-390.0	1494	214.3	-381.5	1494	243.8	-365.3	1494	226.3	-357.8	1494	247.8	-402.5	1494	195.3	-377.5	1494
8.167
8.200	213.3	-412.8	1496	202.0	-399.5	1496	230.3	-390.5	1496	214.5	-381.8	1496	244.3	-366.3	1496	226.5	-358.0	1496	245.5	-404.8	1496	197.5	-375.8	1496
8.233
8.267	213.3	-412.3	1498	201.8	-399.0	1498	230.0	-390.8	1498	214.5	-381.8	1498	244.8	-366.3	1498	226.8	-358.8	1498	244.8	-405.3	1498	199.5	-373.3	1498
8.300
8.333	212.0	-412.0	1500	201.0	-399.0	1500	229.8	-391.0	1500	215.0	-381.5	1500	245.3	-366.8	1500	226.8	-359.3	1500	244.0	-407.0	1500	200.3	-371.3	1500
8.367
8.400	211.3	-412.0	1502	200.5	-398.8	1502	229.8	-391.3	1502	214.5	-381.3	1502	244.8	-366.8	1502	226.8	-360.0	1502	242.3	-408.5	1502	200.8	-370.0	1502
8.433
8.467	210.5	-411.3	1504	199.8	-398.0	1504	228.8	-392.3	1504	214.5	-381.0	1504	244.3	-367.0	1504	226.0	-359.8	1504	241.5	-409.0	1504	201.0	-369.0	1504
8.500
8.533	209.3	-410.8	1506	198.0	-397.3	1506	228.0	-392.3	1506	214.0	-380.0	1506	244.3	-367.0	1506	226.0	-359.8	1506	240.3	-410.3	1506	202.0	-367.8	1506
8.567
8.600	208.3	-410.5	1508	197.5	-396.8	1508	227.5	-392.3	1508	213.8	-380.0	1508	244.0	-367.5	1508	225.8	-359.8	1508	238.5	-410.5	1508	205.0	-365.3	1508
8.633
8.667	208.0	-409.8	1510	197.0	-396.5	1510	227.0	-392.0	1510	213.3	-378.8	1510	243.5	-368.3	1510	225.8	-359.8	1510	237.3	-410.3	1510	206.0	-363.5	1510
8.700
8.733	207.3	-408.8	1512	196.3	-396.3	1512	226.3	-391.3	1512	213.3	-378.5	1512	243.3	-368.0	1512	225.8	-359.8	1512	235.8	-410.3	1512	206.8	-363.3	1512
8.767
8.800	207.0	-408.5	1514	195.5	-396.0	1514	226.0	-391.0	1514	213.0	-377.3	1514	243.3	-368.0	1514	225.8	-359.8	1514	235.0	-410.0	1514	207.0	-362.3	1514
8.833
8.867	207.0	-408.3	1516	194.5	-396.0	1516	224.8	-391.0	1516	212.3	-377.3	1516	242.8	-368.0	1516	225.8	-359.8	1516	233.3	-410.0	1516	208.0	-361.0	1516
8.900
8.933	206.8	-408.0	1518	194.0	-396.0	1518	224.3	-390.5	1518	212.0	-376.5	1518	242.8	-368.0	1518	226.0	-359.3	1518	231.3	-409.8	1518	208.8	-360.3	1518
8.967
9.000	207.0	-408.0	1520	193.8	-395.8	1520	224.0	-390.0	1520	211.8	-376.8	1520	242.5	-368.5	1520	226.0	-359.3	1520	231.0	-409.5	1520	209.3	-359.3	1520
9.033
9.067	206.8	-407.8	1522	192.5	-396.5	1522	223.8	-390.0	1522	211.5	-376.8	1522	242.0	-368.5	1522	226.0	-359.3	1522	230.0	-409.8	1522	209.5	-359.0	1522
9.100
9.133	206.5	-407.5	1524	192.0	-396.8	1524	223.0	-389.8	1524	211.3	-377.0	1524	241.8	-369.0	1524	226.3	-359.3	1524	229.0	-409.5	1524	209.3	-357.8	1524
9.167
9.200	206.8	-407.3	1526	191.5	-397.3	1526	222.3	-389.8	1526	210.0	-376.3	1526	241.5	-369.5	1526	225.8	-359.0	1526	227.8	-410.8	1526	209.0	-357.5	1526
9.233
9.267	206.5	-407.0	1528	191.0	-398.0	1528	221.0	-390.3	1528	209.0	-376.5	1528	240.8	-370.0	1528	225.3	-359.0	1528	226.8	-410.5	1528	208.0	-357.8	1528
9.300
9.333	206.3	-407.3	1530	190.3	-398.5	1530	220.5	-390.3	1530	209.0	-376.3	1530	240.5	-370.3	1530	224.5	-358.5	1530	225.3	-410.3	1530	208.3	-357.3	1530
9.367
9.400	205.5	-407.3	1532	189.5	-399.3	1532	220.0	-390.3	1532	208.3	-376.3	1532	239.5	-371.0	1532	224.0	-358.3	1532	225.3	-409.5	1532	204.8	-357.3	1532
9.433
9.467	205.5	-407.3	1534	189.0	-399.3	1534	219.3	-390.3	1534	207.8	-377.0	1534	239.0	-371.0	1534	224.3	-358.0	1534	225.5	-408.8	1534	202.3	-358.3	1534
9.500
9.533	204.8	-407.5	1536	188.8	-400.3	1536	219.0	-390.3	1536	206.8	-377.3	1536	238.3	-371.3	1536	223.5	-358.3	1536	226.0	-407.8	1536	199.3	-358.8	1536
9.567
9.600	205.0	-407.0	1538	189.0	-400.5	1538	218.5	-390.3	1538	205.8	-377.8	1538	237.8	-371.8	1538	223.5	-358.3	1538	226.5	-407.5	1538	197.3	-359.5	1538
9.633
9.667	205.0	-408.0	1540	189.0	-400.8	1540	218.5	-390.8	1540	205.5	-377.8	1540	237.8	-372.3	1540	223.3	-358.3	1540	227.0	-406.8	1540	194.8	-360.3	1540
9.700
9.733	205.0	-407.3	1542	188.5	-401.0	1542	218.8	-390.8	1542	205.0	-378.3	1542	237.3	-372.3	1542	223.3	-358.3	1542	227.5	-406.0	1542	193.5	-361.0	1542
9.767
9.800	205.8	-407.5	1544	188.5	-401.8	1544	218.8	-391.0	1544	204.3	-378.5	1544	237.3	-372.3	1544	223.0	-357.3	1544	227.8	-405.8	1544	191.8	-362.8	1544
9.833
9.867	206.0	-407.5	1546	189.3	-401.3	1546	218.8	-390.8	1546	204.5	-379.0	1546	237.3	-372.0	1546	223.0	-357.3	1546	228.0	-404.5	1546	190.5	-363.5	1546
9.900
9.933	206.3	-407.0	1548	189.5	-401.8	1548	219.0	-390.3	1548	204.3	-378.8	1548	237.0	-372.3	1548	223.0	-357.3	1548	228.5	-403.8	1548	188.8	-365.0	1548
9.967
10.000	206.8	-407.0	1550	189.8	-401.8	1550	218.5	-390.3	1550	204.3	-379.0	1550	236.5	-371.8	1550	223.0	-357.0	1550	229.0	-403.0	1550	188.0	-366.5	1550
10.033
10.067	206.5	-407.0	1552	189.8	-401.8	1552	218.5	-390.0	1552	204.5	-378.8	1552	236.5	-371.8	1552	223.0	-357.0	1552	229.0	-402.3	1552	186.8	-367.5	1552
10.100
10.133	207.0	-407.3	1554	189.8	-401.8	1554	219.0	-389.5	1554	204.0	-379.0	1554	236.3	-371.8	1554	223.0	-357.0	1554	230.3	-400.8	1554	186.3	-368.3	1554
10.167
10.200	207.0	-407.3	1556	189.8	-401.8	1556	218.8	-389.5	1556	204.0	-379.0	1556	236.0	-371.8	1556	223.0	-356.8	1556	230.3	-400.8	1556	186.0	-368.8	1556
10.233
10.267	207.0	-407.3	1558	190.3	-402.0	1558	219.0	-389.5	1558	203.5	-379.0	1558	235.8	-371.8	1558	223.0	-356.3	1558	230.3	-400.8	1558	185.0	-369.5	1558
10.300
10.333	207.5	-407.5	1560	191.0	-402.3	1560	219.0	-389.3	1560	203.5	-379.5	1560	236.0	-371.5	1560	223.0	-356.0	1560	230.8	-400.0	1560	184.8	-370.3	1560
10.367
10.400	207.5	-408.0	1562	191.0	-402.3	1562	218.8	-388.8	1562	203.8	-379.3	1562	235.8	-371.5	1562	223.0	-356.0	1562	231.0	-399.5	1562	184.8	-370.5	1562
10.433
10.467	207.5	-407.8	1564	191.0	-402.3	1564	219.3	-389.0	1564	203.8	-379.3	1564	235.8	-371.5	1564	223.0	-356.0	1564	231.5	-398.8	1564	184.8	-371.0	1564
10.500
10.533	207.5	-407.5	1566	191.0	-402.3	1566	219.5	-388.8	1566	203.8	-379.3	1566	235.8	-371.5	1566	222.8	-356.0	1566	231.5	-398.8	1566	184.8	-371.3	1566
10.567
10.600	207.8	-407.5	1568	191.0	-402.3	1568	219.3	-388.8	1568	203.8	-379.3	1568	235.5	-371.5	1568	222.8	-356.0	1568	231.8	-398.5	1568	184.3	-371.8	1568
10.633
10.667	208.0	-407.8	1570	191.0	-402.3	1570	219.3	-388.8	1570	203.5	-379.5	1570	235.5	-371.5	1570	222.8	-356.0	1570	231.8	-398.0	1570	184.3	-372.0	1570
10.700
10.733	208.0	-408.3	1572	191.0	-402.5	1572	219.3	-388.8	1572	203.5	-379.8	1572	235.0	-371.3	1572	222.8	-356.0	1572	232.3	-398.0	1572	184.0	-372.8	1572
10.767
10.800	208.0	-408.3	1574	191.5	-402.8	1574	219.3	-388.8	1574	203.5	-379.3	1574	235.3	-371.0	1574	222.3	-355.8	1574	233.0	-397.0	1574	184.0	-372.8	1574
10.833
10.867	208.0	-408.3	1576	191.5	-402.8	1576	219.3	-388.5	1576	203.5	-379.3	1576	235.3	-371.0	1576	222.5	-356.3	1576	234.0	-396.8	1576	183.8	-373.5	1576
10.900
10.933	207.5	-408.5	1578	191.5	-402.8	1578	219.5	-388.3	1578	203.5	-379.3	1578	235.0	-370.8	1578	222.5	-356.3	1578	234.3	-396.0	1578	183.5	-374.0	1578
10.967
11.000	207.8	-408.5	1580	191.5	-402.8	1580	219.5	-388.3	1580	203.5	-379.3	1580	235.0	-370.8	1580	222.3	-356.3	1580	234.3	-394.8	1580	183.3	-374.5	1580
11.033
11.067	208.0	-409.0	1582	191.5	-402.8	1582	220.3	-388.3	1582	203.3	-379.5	1582	235.0	-370.8	1582	222.3	-356.3	1582	236.0	-394.5	1582	183.3	-375.3	1582
11.100
11.133	208.3	-408.8	1584	191.5	-402.8	1584	220.5	-388.3	1584	203.3	-379.5	1584	235.0	-370.8	1584	221.5	-356.3	1584	237.0	-393.5	1584	183.8	-375.5	1584
11.167
11.200	208.8	-409.0	1586	192.3	-402.5	1586	220.8	-388.3	1586	203.3	-379.5	1586	235.0	-370.8	1586	221.5	-356.3	1586	237.5	-393.0	1586	183.8	-376.0	1586
11.233
11.267	208.8	-409.3	1588	192.5	-402.5	1588	221.3	-388.3	1588	203.5	-379.5	1588	235.0	-370.8	1588	221.5	-356.3	1588	237.8	-391.8	1588	183.8	-376.0	1588
11.300
11.333	208.8	-409.3	1590	192.8	-402.5	1590	221.0	-388.3	1590	203.5	-379.5	1590	235.3	-370.8	1590	221.5	-356.5	1590	238.5	-390.8	1590	183.8	-376.8	1590
11.367
11.400	208.8	-409.3	1592	193.0	-402.0	1592	221.0	-388.3	1592	203.5	-379.5	1592	235.3	-370.8	1592	221.3	-356.8	1592	238.5	-390.0	1592	183.8	-376.8	1592
11.433
11.467	207.8	-409.3	1594	193.0	-401.8	1594	221.0	-388.3	1594	203.5	-379.3	1594	235.3	-370.8	1594	221.5	-356.5	1594	239.0	-389.5	1594	184.3	-376.5	1594
11.500
11.533	207.5	-409.3	1596	193.0	-401.8	1596	221.3	-388.3	1596	203.5	-379.3	1596	235.3	-370.8	1596	221.3	-356.8	1596	239.8	-389.3	1596	184.0	-377.0	1596
11.567
11.600	207.5	-409.3	1598	193.0	-401.8	1598	221.8	-388.5	1598	203.5	-379.5	1598	235.3	-370.8	1598	221.0	-356.8	1598	239.8	-389.3	1598	184.3	-376.8	1598
11.633
11.667	207.5	-409.3	1600	193.0	-401.8	1600	221.5	-388.5	1600	203.8	-379.5	1600	235.3	-370.8	1600	221.0	-356.5	1600	240.3	-388.8	1600	183.5	-377.8	1600
11.700
11.733	207.8	-409.8	1602	193.3	-401.8	1602	221.5	-388.5	1602	203.8	-379.5	1602	235.3	-370.5	1602	221.0	-356.5	1602	240.3	-388.8	1602	183.5	-378.3	1602
11.767
11.800	207.3	-410.0	1604	193.0	-401.0	1604	221.5	-388.5	1604	204.3	-379.8	1604	235.3	-370.3	1604	221.0	-356.5	1604	240.0	-389.3	1604	183.5	-379.5	1604
11.833
11.867	206.8	-410.0	1606	193.0	-400.8	1606	221.5	-388.5	1606	204.3	-379.8	1606	235.5	-370.3	1606	221.0	-356.5	1606	239.8	-390.8	1606	183.0	-379.8	1606
11.900
11.933	206.3	-410.3	1608	193.0	-400.3	1608	221.3	-388.8	1608	204.0	-380.0	1608	235.3	-370.0	1608	220.5	-356.8	1608	239.8	-392.0	1608	183.8	-380.8	1608
11.967
12.000	205.8	-410.5	1610	193.0	-400.3	1610	220.8	-388.8	1610	204.0	-379.8	1610	235.3	-370.0	1610	220.3	-356.8	1610	239.3	-392.8	1610	183.8	-380.8	1610
12.033
12.067	205.3	-410.5	1612	192.5	-400.3	1612	220.5	-389.3	1612	203.8	-379.8	1612	235.0	-370.0	1612	220.3	-357.0	1612	237.8	-395.5	1612	183.3	-381.5	1612
12.100
12.133	204.8	-410.5	1614	192.3	-400.0	1614	220.0	-389.3	1614	203.8	-379.8	1614	235.3	-369.8	1614	220.3	-357.0	1614	236.8	-398.5	1614	183.3	-381.5	1614
12.167
12.200	204.0	-410.8	1616	192.0	-399.8	1616	219.8	-389.3	1616	203.8	-379.8	1616	235.3	-369.8	1616	219.3	-357.0	1616	236.3	-399.3	1616	183.3	-381.5	1616
12.233
12.267	203.8	-410.8	1618	191.5	-399.8	1618	219.3	-389.3	1618	203.3	-379.5	1618	235.3	-369.5	1618	218.8	-357.0	1618	235.0	-400.3	1618	183.8	-380.8	1618
12.300
12.333	203.5	-410.5	1620	191.5	-399.8	1620	219.3	-389.3	1620	203.3	-379.5	1620	235.3	-369.3	1620	218.8	-357.0	1620	233.5	-402.0	1620	184.8	-379.0	1620
12.367
12.400	203.0	-410.5	1622	191.0	-399.0	1622	218.8	-389.3	1622	203.3	-379.5	1622	235.0	-369.0	1622	218.8	-357.0	1622	232.8	-402.5	1622	185.0	-378.0	1622
12.433
12.467	202.5	-410.3	1624	190.5	-398.8	1624	218.8	-389.3	1624	202.8	-379.5	1624	235.0	-369.0	1624	218.5	-357.3	1624	232.3	-403.8	1624	185.8	-374.3	1624
12.500
12.533	202.0	-410.3	1626	190.0	-398.8	1626	217.8	-390.3	1626	202.3	-379.5	1626	235.3	-368.8	1626	218.5	-357.3	1626	231.5	-404.8	1626	187.3	-373.0	1626
12.567
12.600	201.5	-410.0	1628	189.0	-398.8	1628	217.5	-390.5	1628	201.8	-379.3	1628	234.8	-368.5	1628	218.5	-357.3	1628	229.3	-406.0	1628	189.0	-371.0	1628
12.633
12.667	200.8	-410.0	1630	188.3	-398.5	1630	217.3	-390.5	1630	201.5	-379.3	1630	234.3	-368.5	1630	218.5	-357.3	1630	228.0	-406.8	1630	189.8	-370.3	1630
12.700
12.733	200.5	-410.0	1632	187.8	-398.5	1632	216.0	-391.3	1632	201.5	-379.3	1632	234.0	-368.5	1632	217.8	-357.5	1632	227.3	-407.0	1632	190.0	-369.8	1632
12.767
12.800	200.0	-409.8	1634	186.3	-398.8	1634	215.8	-391.3	1634	201.0	-379.0	1634	233.8	-368.5	1634	216.5	-358.0	1634	225.0	-408.3	1634	190.0	-369.8	1634
12.833
12.867	198.0	-409.0	1636	184.8	-398.5	1636	215.5	-391.8	1636	200.8	-379.0	1636	232.8	-369.0	1636	216.3	-358.3	1636	223.0	-409.5	1636	190.5	-369.0	1636
12.900
12.933	198.0	-409.0	1638	184.0	-398.3	1638	214.5	-392.3	1638	200.5	-378.3	1638	232.3	-369.5	1638	216.3	-359.0	1638	221.8	-410.3	1638	191.8	-369.3	1638
12.967
13.000	198.0	-409.3	1640	182.8	-398.5	1640	213.8	-392.5	1640	200.0	-378.3	1640	232.3	-370.3	1640	216.3	-359.0	1640	219.5	-411.0	1640	191.8	-368.5	1640
13.033
13.067	197.5	-409.5	1642	182.8	-398.5	1642	212.8	-392.5	1642	199.5	-378.0	1642	232.8	-370.0	1642	216.3	-359.0	1642	218.3	-411.5	1642	192.5	-366.8	1642
13.100
13.133	196.5	-409.5	1644	182.3	-398.0	1644	212.0	-392.8	1644	198.8	-377.3	1644	232.3	-370.3	1644	215.5	-359.5	1644	216.5	-412.0	1644	192.3	-366.5	1644
13.167
13.200	195.0	-409.3	1646	180.3	-398.0	1646	211.0	-392.8	1646	198.0	-377.0	1646	231.8	-371.0	1646	215.5	-359.5	1646	214.8	-412.0	1646	191.3	-366.0	1646
13.233
13.267	193.8	-408.5	1648	179.8	-397.3	1648	210.0	-392.3	1648	197.3	-376.8	1648	231.0	-371.0	1648	215.0	-359.8	1648	214.3	-411.5	1648	190.5	-365.8	1648
13.300
13.333	193.5	-408.0	1650	179.3	-396.5	1650	209.0	-391.5	1650	196.5	-376.0	1650	230.3	-371.0	1650	214.5	-359.5	1650	214.5	-411.0	1650	188.5	-366.3	1650
