## Supplementary material for "Trunk muscle activity across various trunk–limb coordination patterns in centipede locomotion": Data S1: muti-fast-#2-2-track.csv

#multi:
	mass A			mass B			mass C			mass D			mass E			mass F			mass G			mass H
t	x	y	frame	x	y	frame	x	y	frame	x	y	frame	x	y	frame	x	y	frame	x	y	frame	x	y	frame
0.000	379.5	-279.5	1250	366.3	-289.3	1250	373.8	-259.3	1250	355.0	-263.5	1250	360.3	-233.3	1250	343.8	-242.5	1250	390.3	-260.8	1250	335.3	-260.8	1250
0.033
0.067	380.5	-279.0	1252	367.3	-289.0	1252	373.5	-259.0	1252	355.0	-263.5	1252	360.8	-233.3	1252	343.8	-242.3	1252	389.5	-259.3	1252	335.0	-262.3	1252
0.100
0.133	382.0	-278.8	1254	368.5	-288.8	1254	373.5	-258.5	1254	355.3	-263.5	1254	361.3	-233.5	1254	344.0	-241.8	1254	389.5	-256.5	1254	335.3	-266.0	1254
0.167
0.200	382.5	-278.3	1256	369.5	-287.8	1256	373.8	-257.8	1256	355.8	-263.5	1256	361.3	-233.5	1256	344.3	-241.3	1256	388.5	-252.5	1256	336.3	-269.0	1256
0.233
0.267	383.8	-277.8	1258	370.8	-287.5	1258	373.3	-256.5	1258	356.0	-263.5	1258	361.5	-233.5	1258	344.5	-241.0	1258	387.0	-249.5	1258	337.5	-271.5	1258
0.300
0.333	384.0	-276.5	1260	371.3	-287.3	1260	374.0	-254.8	1260	356.0	-263.5	1260	362.0	-233.5	1260	344.5	-240.3	1260	385.8	-246.0	1260	340.3	-274.3	1260
0.367
0.400	385.8	-276.0	1262	372.0	-286.8	1262	374.5	-254.0	1262	356.0	-263.5	1262	363.0	-232.8	1262	344.8	-239.3	1262	385.3	-244.0	1262	342.5	-275.8	1262
0.433
0.467	386.8	-276.3	1264	372.5	-286.0	1264	375.3	-252.5	1264	357.0	-263.5	1264	364.0	-232.8	1264	345.8	-238.0	1264	381.5	-241.0	1264	345.3	-277.8	1264
0.500
0.533	388.8	-275.8	1266	373.3	-285.0	1266	375.5	-252.0	1266	359.3	-262.8	1266	364.8	-232.5	1266	348.0	-237.0	1266	377.3	-239.5	1266	349.3	-279.8	1266
0.567
0.600	390.3	-275.3	1268	375.0	-284.8	1268	377.5	-251.8	1268	361.5	-262.5	1268	366.8	-231.8	1268	350.0	-237.0	1268	375.5	-239.5	1268	351.3	-280.3	1268
0.633
0.667	390.8	-275.3	1270	375.0	-283.8	1270	378.0	-250.8	1270	364.3	-262.5	1270	368.5	-231.3	1270	350.8	-236.5	1270	376.3	-239.3	1270	355.5	-280.3	1270
0.700
0.733	393.0	-275.5	1272	375.8	-282.5	1272	379.3	-250.0	1272	364.5	-262.0	1272	369.0	-231.3	1272	351.3	-236.5	1272	378.0	-238.5	1272	357.5	-280.3	1272
0.767
0.800	393.8	-275.5	1274	376.5	-282.0	1274	381.0	-249.8	1274	365.8	-261.5	1274	370.5	-231.3	1274	352.3	-236.3	1274	380.3	-237.8	1274	359.5	-280.3	1274
0.833
0.867	394.0	-275.8	1276	377.0	-281.5	1276	382.3	-249.5	1276	366.8	-261.0	1276	371.3	-231.3	1276	352.3	-236.3	1276	382.5	-236.0	1276	360.5	-279.3	1276
0.900
0.933	395.0	-276.3	1278	377.5	-280.8	1278	383.5	-249.8	1278	367.8	-260.8	1278	372.8	-230.0	1278	353.5	-236.3	1278	385.0	-235.8	1278	359.3	-277.5	1278
0.967
1.000	395.0	-276.5	1280	377.5	-280.0	1280	385.8	-250.0	1280	368.8	-259.8	1280	373.0	-230.0	1280	355.0	-236.3	1280	386.8	-235.0	1280	358.3	-275.3	1280
1.033
1.067	395.3	-277.0	1282	377.8	-280.3	1282	386.8	-250.3	1282	370.0	-258.8	1282	374.8	-229.5	1282	356.0	-236.0	1282	389.8	-234.5	1282	357.8	-272.0	1282
1.100
1.133	395.0	-277.5	1284	378.0	-280.3	1284	387.8	-250.3	1284	370.5	-258.5	1284	375.3	-229.5	1284	357.8	-236.0	1284	395.8	-235.5	1284	357.3	-269.0	1284
1.167
1.200	395.3	-278.8	1286	378.0	-280.8	1286	389.5	-252.0	1286	371.5	-258.3	1286	376.3	-229.0	1286	358.3	-236.0	1286	400.0	-237.3	1286	356.3	-265.5	1286
1.233
1.267	396.0	-280.0	1288	378.0	-281.0	1288	390.0	-252.0	1288	372.5	-258.0	1288	377.3	-228.8	1288	359.3	-236.3	1288	404.8	-240.0	1288	356.8	-262.5	1288
1.300
1.333	396.0	-280.0	1290	378.3	-281.8	1290	390.8	-253.0	1290	373.5	-257.5	1290	378.8	-228.3	1290	360.3	-237.0	1290	407.5	-243.3	1290	356.8	-258.0	1290
1.367
1.400	395.8	-280.0	1292	378.0	-282.0	1292	391.0	-252.5	1292	373.8	-257.0	1292	380.0	-228.0	1292	361.0	-237.3	1292	409.5	-246.8	1292	356.5	-256.0	1292
1.433
1.467	395.8	-279.8	1294	378.0	-282.5	1294	392.0	-253.3	1294	374.0	-256.8	1294	381.0	-227.3	1294	362.0	-237.8	1294	410.3	-250.8	1294	358.3	-253.5	1294
1.500
1.533	395.5	-279.8	1296	377.8	-282.8	1296	392.0	-254.3	1296	373.8	-256.5	1296	381.5	-227.5	1296	363.3	-237.5	1296	410.5	-253.3	1296	360.0	-249.8	1296
1.567
1.600	395.3	-279.5	1298	377.8	-283.0	1298	392.3	-255.0	1298	373.8	-256.5	1298	382.0	-227.3	1298	364.3	-237.5	1298	411.0	-260.0	1298	361.0	-249.3	1298
1.633
1.667	395.3	-279.3	1300	377.5	-283.5	1300	392.8	-256.0	1300	374.0	-256.0	1300	382.8	-227.3	1300	365.8	-237.3	1300	410.5	-262.0	1300	361.3	-248.0	1300
1.700
1.733	395.8	-279.8	1302	377.5	-284.0	1302	393.3	-256.3	1302	374.0	-256.0	1302	383.3	-227.3	1302	366.8	-237.0	1302	409.3	-263.8	1302	361.3	-246.8	1302
1.767
1.800	395.5	-279.3	1304	378.5	-284.8	1304	393.0	-256.3	1304	374.3	-256.3	1304	384.5	-228.0	1304	367.0	-237.0	1304	408.8	-265.3	1304	360.5	-247.5	1304
1.833
1.867	395.5	-279.3	1306	378.3	-285.3	1306	392.8	-257.5	1306	374.8	-257.0	1306	385.8	-228.5	1306	368.0	-236.5	1306	409.0	-265.3	1306	359.8	-249.0	1306
1.900
1.933	395.5	-279.3	1308	379.0	-285.8	1308	392.8	-257.3	1308	374.3	-257.0	1308	385.8	-228.8	1308	368.0	-236.0	1308	408.5	-262.8	1308	358.5	-249.3	1308
1.967
2.000	395.8	-279.3	1310	379.0	-286.0	1310	392.8	-257.3	1310	374.3	-257.0	1310	386.3	-229.0	1310	367.8	-236.0	1310	408.5	-261.5	1310	357.3	-250.8	1310
2.033
2.067	396.0	-279.5	1312	379.5	-286.3	1312	392.8	-257.5	1312	374.5	-257.8	1312	386.5	-229.3	1312	368.0	-235.3	1312	408.0	-258.0	1312	356.3	-253.0	1312
2.100
2.133	396.5	-279.5	1314	379.3	-286.3	1314	392.8	-257.8	1314	374.3	-257.8	1314	386.8	-230.3	1314	368.3	-235.3	1314	408.0	-256.3	1314	355.8	-254.3	1314
2.167
2.200	396.8	-279.3	1316	379.8	-286.5	1316	392.8	-257.8	1316	374.3	-258.0	1316	387.5	-230.8	1316	368.3	-234.5	1316	407.3	-254.3	1316	355.0	-257.0	1316
2.233
2.267	397.5	-279.3	1318	380.3	-286.5	1318	392.8	-257.3	1318	374.3	-258.3	1318	388.0	-231.0	1318	368.3	-234.8	1318	406.8	-251.8	1318	354.8	-259.5	1318
2.300
2.333	398.0	-279.5	1320	380.5	-286.5	1320	392.8	-257.3	1320	374.3	-258.5	1320	388.0	-231.0	1320	368.5	-234.3	1320	406.5	-251.5	1320	354.8	-261.8	1320
2.367
2.400	398.0	-279.5	1322	381.3	-286.5	1322	393.3	-257.0	1322	374.3	-258.5	1322	388.0	-231.3	1322	368.5	-234.3	1322	405.8	-250.0	1322	355.8	-264.5	1322
2.433
2.467	399.0	-279.5	1324	382.3	-286.3	1324	393.3	-256.0	1324	373.8	-259.5	1324	388.0	-231.5	1324	369.0	-233.8	1324	405.8	-247.0	1324	356.3	-267.3	1324
2.500
2.533	400.0	-279.8	1326	382.8	-286.3	1326	393.8	-255.8	1326	375.0	-261.3	1326	388.0	-231.5	1326	369.0	-233.8	1326	405.0	-243.5	1326	357.0	-270.0	1326
2.567
2.600	401.5	-279.8	1328	383.5	-286.0	1328	394.8	-255.0	1328	375.3	-261.0	1328	388.0	-231.8	1328	369.0	-233.8	1328	403.3	-241.0	1328	358.8	-271.8	1328
2.633
2.667	401.5	-280.0	1330	384.5	-285.8	1330	394.8	-254.3	1330	375.8	-261.0	1330	388.3	-232.5	1330	369.3	-234.0	1330	400.3	-239.0	1330	361.0	-273.8	1330
2.700
2.733	401.8	-279.8	1332	385.5	-284.5	1332	394.5	-253.8	1332	376.0	-260.3	1332	387.8	-233.0	1332	369.3	-234.0	1332	400.0	-238.0	1332	362.8	-275.0	1332
2.767
2.800	401.3	-279.5	1334	385.5	-284.0	1334	394.5	-253.8	1334	376.0	-260.3	1334	388.0	-232.8	1334	369.3	-234.0	1334	400.0	-237.5	1334	363.8	-276.0	1334
2.833
2.867	400.8	-279.8	1336	385.0	-283.0	1336	394.5	-253.0	1336	376.0	-260.3	1336	387.8	-232.3	1336	369.0	-234.0	1336	400.0	-237.5	1336	364.8	-276.5	1336
2.900
2.933	400.8	-279.8	1338	385.0	-283.0	1338	394.5	-253.0	1338	376.3	-260.3	1338	387.8	-231.5	1338	369.0	-234.0	1338	399.8	-237.3	1338	365.3	-277.0	1338
2.967
3.000	400.5	-279.8	1340	384.5	-282.8	1340	394.3	-253.5	1340	376.3	-260.3	1340	387.5	-231.5	1340	369.0	-234.0	1340	400.5	-237.8	1340	365.3	-276.5	1340
3.033
3.067	400.0	-280.0	1342	383.5	-282.8	1342	394.3	-253.5	1342	376.3	-260.3	1342	386.5	-231.0	1342	368.5	-234.0	1342	400.8	-237.3	1342	365.0	-274.5	1342
3.100
3.133	400.0	-280.0	1344	383.5	-282.8	1344	394.0	-252.5	1344	376.3	-260.3	1344	386.0	-230.5	1344	368.0	-233.8	1344	401.8	-236.8	1344	364.5	-273.5	1344
3.167
3.200	400.0	-280.0	1346	383.3	-282.3	1346	394.0	-252.5	1346	376.3	-260.3	1346	385.8	-229.8	1346	367.0	-234.0	1346	404.8	-238.0	1346	363.3	-271.0	1346
3.233
3.267	400.0	-280.0	1348	382.8	-281.0	1348	394.5	-252.8	1348	376.3	-260.3	1348	385.5	-228.3	1348	367.0	-234.0	1348	406.8	-240.5	1348	361.0	-268.3	1348
3.300
3.333	399.3	-280.3	1350	382.3	-281.0	1350	394.3	-252.8	1350	376.3	-260.3	1350	385.8	-228.3	1350	367.0	-234.0	1350	408.8	-241.5	1350	359.5	-265.0	1350
3.367
3.400	398.5	-280.3	1352	381.8	-281.5	1352	394.3	-252.8	1352	376.0	-259.5	1352	386.0	-228.3	1352	367.0	-234.0	1352	409.8	-244.0	1352	359.8	-264.0	1352
3.433
3.467	397.8	-280.3	1354	381.8	-282.0	1354	393.8	-252.8	1354	376.0	-259.3	1354	386.0	-228.3	1354	367.3	-234.3	1354	410.3	-246.5	1354	359.0	-261.8	1354
3.500
3.533	397.8	-280.3	1356	382.0	-282.8	1356	393.8	-253.8	1356	376.0	-258.8	1356	386.0	-228.3	1356	367.5	-234.8	1356	410.5	-248.8	1356	358.5	-260.3	1356
3.567
3.600	397.8	-280.3	1358	382.3	-283.0	1358	393.8	-253.8	1358	376.0	-258.8	1358	386.0	-228.3	1358	367.5	-235.3	1358	410.8	-249.5	1358	358.3	-259.5	1358
3.633
3.667	397.8	-280.3	1360	382.3	-283.3	1360	393.8	-253.8	1360	376.0	-258.8	1360	385.3	-227.8	1360	367.5	-235.8	1360	411.5	-252.3	1360	357.8	-259.3	1360
3.700
3.733	398.3	-280.0	1362	382.5	-284.0	1362	393.8	-254.3	1362	376.0	-258.8	1362	385.3	-227.8	1362	367.5	-235.8	1362	412.5	-253.3	1362	357.0	-259.0	1362
3.767
3.800	398.8	-279.8	1364	383.3	-284.8	1364	394.0	-254.8	1364	376.0	-258.8	1364	385.3	-227.8	1364	367.5	-235.8	1364	412.8	-255.0	1364	356.3	-258.8	1364
3.833
3.867	399.5	-279.3	1366	384.5	-284.8	1366	394.8	-255.3	1366	376.3	-259.3	1366	385.3	-227.8	1366	367.5	-235.8	1366	413.0	-256.5	1366	356.3	-257.3	1366
3.900
3.933	400.0	-278.8	1368	385.3	-284.8	1368	395.5	-255.8	1368	376.3	-259.3	1368	385.3	-227.8	1368	367.5	-235.8	1368	413.3	-257.5	1368	356.8	-256.3	1368
3.967
4.000	400.8	-278.0	1370	386.5	-285.5	1370	395.8	-256.0	1370	376.8	-259.3	1370	385.3	-227.8	1370	367.5	-235.8	1370	412.8	-259.8	1370	356.8	-258.0	1370
4.033
4.067	402.0	-277.0	1372	387.0	-285.5	1372	396.0	-256.0	1372	377.0	-260.3	1372	385.8	-228.8	1372	367.5	-236.3	1372	412.8	-260.0	1372	357.0	-259.3	1372
4.100
4.133	402.5	-276.8	1374	389.0	-286.8	1374	396.5	-256.3	1374	377.3	-260.3	1374	385.8	-228.8	1374	368.0	-236.8	1374	413.0	-260.3	1374	357.3	-260.5	1374
4.167
4.200	402.8	-276.3	1376	390.3	-286.8	1376	397.0	-256.3	1376	378.0	-260.5	1376	386.0	-229.0	1376	368.3	-236.8	1376	412.8	-260.3	1376	358.0	-261.8	1376
4.233
4.267	403.3	-276.0	1378	391.0	-286.5	1378	397.3	-256.0	1378	378.5	-260.8	1378	386.3	-229.0	1378	368.8	-236.5	1378	413.0	-258.5	1378	358.8	-262.3	1378
4.300
4.333	405.3	-274.3	1380	392.0	-286.0	1380	397.5	-255.3	1380	378.5	-260.8	1380	387.0	-229.3	1380	369.0	-236.0	1380	412.8	-255.3	1380	359.3	-263.5	1380
4.367
4.400	406.3	-273.5	1382	393.5	-285.8	1382	398.5	-254.5	1382	379.3	-260.8	1382	387.8	-229.3	1382	369.3	-235.8	1382	413.0	-253.5	1382	360.0	-264.3	1382
4.433
4.467	407.3	-273.0	1384	394.8	-285.3	1384	399.3	-254.0	1384	379.8	-260.8	1384	389.0	-230.0	1384	369.3	-235.5	1384	413.3	-251.8	1384	361.5	-267.3	1384
4.500
4.533	408.5	-271.8	1386	396.0	-285.0	1386	400.3	-252.3	1386	380.8	-260.5	1386	389.8	-230.0	1386	370.0	-234.5	1386	412.3	-248.3	1386	362.0	-268.8	1386
4.567
4.600	410.0	-270.5	1388	398.0	-284.3	1388	400.5	-251.3	1388	381.8	-260.3	1388	390.3	-229.5	1388	370.5	-234.3	1388	412.0	-245.8	1388	364.3	-269.5	1388
4.633
4.667	411.5	-269.5	1390	399.0	-283.8	1390	401.0	-250.3	1390	382.8	-259.8	1390	390.8	-228.8	1390	371.0	-234.0	1390	411.8	-243.0	1390	366.0	-270.8	1390
4.700
4.733	412.3	-268.8	1392	400.3	-281.8	1392	401.3	-249.5	1392	383.8	-259.3	1392	390.5	-228.3	1392	371.3	-233.8	1392	411.0	-240.3	1392	367.8	-271.3	1392
4.767
4.800	413.3	-267.5	1394	402.0	-280.8	1394	401.0	-247.8	1394	384.0	-259.3	1394	390.8	-228.0	1394	371.8	-233.0	1394	409.0	-237.8	1394	369.3	-272.3	1394
4.833
4.867	415.0	-267.8	1396	403.8	-279.5	1396	401.3	-246.5	1396	384.8	-258.8	1396	391.0	-227.8	1396	372.0	-232.8	1396	401.5	-234.5	1396	370.5	-273.0	1396
4.900
4.933	416.3	-266.5	1398	404.0	-279.5	1398	402.0	-245.3	1398	386.0	-259.0	1398	391.5	-227.3	1398	372.0	-232.8	1398	401.0	-233.8	1398	371.5	-273.5	1398
4.967
5.000	417.0	-266.0	1400	405.0	-278.8	1400	401.8	-244.8	1400	386.8	-258.5	1400	391.5	-227.0	1400	372.3	-232.5	1400	400.5	-233.3	1400	373.8	-274.0	1400
5.033
5.067	418.0	-265.3	1402	405.3	-277.8	1402	402.0	-244.0	1402	387.5	-258.0	1402	392.3	-226.8	1402	373.0	-232.5	1402	402.0	-232.3	1402	376.3	-273.8	1402
5.100
5.133	419.5	-264.8	1404	406.3	-277.0	1404	403.3	-243.0	1404	388.0	-258.0	1404	392.8	-226.3	1404	373.5	-232.3	1404	402.3	-231.8	1404	378.3	-274.0	1404
5.167
5.200	420.0	-264.8	1406	406.8	-276.0	1406	403.5	-242.3	1406	388.8	-257.8	1406	392.8	-226.3	1406	374.3	-232.0	1406	403.0	-231.3	1406	380.0	-274.0	1406
5.233
5.267	421.0	-264.5	1408	407.0	-275.0	1408	404.3	-241.5	1408	389.5	-257.3	1408	392.8	-225.3	1408	374.3	-232.0	1408	403.0	-230.3	1408	382.0	-274.0	1408
5.300
5.333	422.3	-264.5	1410	407.5	-274.8	1410	405.3	-241.5	1410	390.5	-256.8	1410	391.5	-224.0	1410	375.0	-232.0	1410	404.0	-229.3	1410	384.8	-274.5	1410
5.367
5.400	423.3	-264.3	1412	408.3	-274.3	1412	406.3	-241.0	1412	392.0	-256.8	1412	392.5	-224.0	1412	375.8	-231.5	1412	406.0	-228.5	1412	387.0	-274.3	1412
5.433
5.467	423.3	-264.3	1414	408.8	-274.0	1414	407.0	-241.3	1414	393.0	-256.3	1414	394.0	-223.5	1414	376.8	-231.5	1414	406.3	-227.0	1414	388.8	-274.5	1414
5.500
5.533	424.5	-264.3	1416	409.0	-273.8	1416	408.3	-241.3	1416	394.5	-255.5	1416	394.0	-223.5	1416	376.8	-231.5	1416	407.8	-226.0	1416	389.5	-275.8	1416
5.567
5.600	425.3	-264.8	1418	408.8	-273.5	1418	409.3	-240.8	1418	394.8	-255.3	1418	394.0	-223.0	1418	378.0	-231.5	1418	410.0	-225.0	1418	388.3	-274.3	1418
5.633
5.667	425.3	-264.8	1420	409.0	-272.8	1420	409.8	-240.8	1420	395.5	-254.5	1420	394.0	-222.8	1420	378.0	-231.5	1420	411.8	-224.5	1420	388.8	-273.5	1420
5.700
5.733	425.3	-265.3	1422	408.8	-272.8	1422	410.8	-240.5	1422	395.8	-254.3	1422	394.3	-222.0	1422	378.5	-231.5	1422	414.5	-224.8	1422	388.5	-272.3	1422
5.767
5.800	424.8	-265.8	1424	408.8	-272.5	1424	411.8	-240.5	1424	396.8	-253.8	1424	394.5	-222.0	1424	379.8	-231.8	1424	417.8	-226.0	1424	386.3	-267.5	1424
5.833
5.867	425.0	-266.3	1426	409.3	-273.5	1426	412.3	-240.5	1426	397.0	-253.3	1426	396.0	-222.0	1426	381.0	-231.8	1426	420.3	-227.0	1426	386.0	-265.3	1426
5.900
5.933	425.3	-266.3	1428	409.0	-274.3	1428	413.0	-240.8	1428	397.0	-253.3	1428	396.3	-222.0	1428	381.5	-231.8	1428	424.3	-229.0	1428	386.0	-263.0	1428
5.967
6.000	425.3	-267.5	1430	409.0	-274.8	1430	413.0	-241.8	1430	397.8	-253.0	1430	396.5	-222.0	1430	382.3	-232.0	1430	426.8	-231.3	1430	384.5	-262.0	1430
6.033
6.067	425.5	-268.5	1432	409.0	-275.5	1432	415.0	-244.0	1432	397.8	-253.0	1432	397.0	-222.3	1432	383.3	-232.8	1432	428.8	-234.3	1432	384.3	-260.8	1432
6.100
6.133	426.3	-270.3	1434	409.0	-275.5	1434	416.0	-244.3	1434	398.3	-253.0	1434	397.5	-222.5	1434	384.0	-233.8	1434	429.5	-236.3	1434	384.5	-258.3	1434
6.167
6.200	426.5	-271.0	1436	409.0	-276.3	1436	416.5	-245.0	1436	398.5	-253.0	1436	398.0	-222.5	1436	384.8	-234.0	1436	432.0	-238.5	1436	383.5	-256.0	1436
6.233
6.267	426.3	-271.5	1438	409.0	-277.0	1438	417.3	-245.3	1438	398.8	-253.5	1438	398.5	-222.5	1438	385.3	-234.0	1438	433.0	-240.3	1438	383.8	-253.8	1438
6.300
6.333	427.0	-272.5	1440	409.3	-277.3	1440	417.5	-245.8	1440	398.8	-253.5	1440	399.5	-222.5	1440	385.5	-234.0	1440	433.8	-242.0	1440	383.3	-252.8	1440
6.367
6.400	427.0	-272.5	1442	409.3	-278.0	1442	418.0	-246.8	1442	398.8	-253.5	1442	400.5	-222.8	1442	386.3	-234.0	1442	434.8	-245.0	1442	383.8	-251.8	1442
6.433
6.467	427.3	-272.3	1444	409.3	-278.3	1444	418.5	-247.5	1444	399.0	-253.5	1444	402.3	-223.0	1444	387.8	-234.0	1444	434.8	-245.8	1444	383.5	-251.0	1444
6.500
6.533	427.0	-271.5	1446	410.0	-278.5	1446	418.5	-248.3	1446	399.0	-253.5	1446	402.3	-223.0	1446	388.8	-233.8	1446	435.5	-247.8	1446	383.8	-250.8	1446
6.567
6.600	427.3	-271.8	1448	410.3	-278.8	1448	418.8	-248.3	1448	399.0	-253.5	1448	403.0	-223.0	1448	389.0	-233.8	1448	436.0	-249.3	1448	383.3	-249.8	1448
6.633
6.667	427.3	-271.8	1450	410.3	-279.0	1450	418.8	-248.3	1450	399.0	-253.5	1450	404.3	-223.0	1450	389.0	-234.0	1450	436.3	-250.3	1450	383.0	-249.0	1450
6.700
6.733	427.0	-270.8	1452	411.0	-279.5	1452	419.0	-248.5	1452	399.0	-253.5	1452	404.5	-223.0	1452	389.3	-234.0	1452	436.3	-251.0	1452	383.0	-250.5	1452
6.767
6.800	426.5	-271.0	1454	411.0	-279.5	1454	419.0	-248.5	1454	399.0	-253.5	1454	404.5	-223.0	1454	389.0	-233.8	1454	436.3	-252.5	1454	383.0	-250.5	1454
6.833
6.867	426.0	-270.0	1456	411.0	-279.5	1456	419.0	-248.5	1456	399.0	-253.3	1456	404.5	-223.0	1456	388.8	-233.5	1456	436.0	-252.8	1456	382.5	-251.5	1456
6.900
6.933	426.0	-269.8	1458	411.0	-279.0	1458	419.0	-248.5	1458	399.0	-253.3	1458	405.0	-223.0	1458	389.0	-233.0	1458	436.0	-253.3	1458	381.8	-252.5	1458
6.967
7.000	425.5	-270.3	1460	411.0	-279.0	1460	419.0	-248.5	1460	399.0	-253.3	1460	406.3	-223.0	1460	389.0	-232.5	1460	435.0	-251.3	1460	381.0	-253.5	1460
7.033
7.067	425.3	-269.3	1462	411.0	-279.0	1462	418.8	-248.5	1462	399.0	-253.3	1462	406.5	-223.0	1462	389.0	-232.0	1462	434.0	-249.3	1462	380.8	-254.5	1462
7.100
7.133	425.0	-268.3	1464	411.0	-279.0	1464	418.8	-248.5	1464	399.0	-253.3	1464	407.0	-223.0	1464	388.5	-231.3	1464	433.3	-248.0	1464	380.3	-255.8	1464
7.167
7.200	425.0	-268.3	1466	411.0	-279.0	1466	418.3	-248.8	1466	398.5	-253.3	1466	407.0	-223.0	1466	388.5	-228.8	1466	433.0	-246.0	1466	380.3	-257.3	1466
7.233
7.267	425.3	-267.5	1468	411.3	-278.8	1468	418.0	-248.5	1468	398.5	-253.3	1468	407.0	-223.0	1468	388.3	-229.5	1468	432.3	-244.5	1468	380.5	-257.8	1468
7.300
7.333	426.0	-266.3	1470	411.8	-278.8	1470	418.0	-248.5	1470	398.5	-253.3	1470	407.0	-223.0	1470	388.3	-229.5	1470	431.8	-242.8	1470	380.8	-258.8	1470
7.367
7.400	426.5	-266.3	1472	412.5	-278.0	1472	418.0	-248.5	1472	398.5	-253.3	1472	407.5	-223.3	1472	387.8	-229.0	1472	431.5	-240.3	1472	381.5	-262.0	1472
7.433
7.467	427.0	-265.5	1474	413.0	-277.8	1474	417.8	-246.8	1474	398.5	-253.3	1474	407.5	-223.3	1474	388.0	-228.8	1474	430.5	-237.8	1474	382.8	-263.3	1474
7.500
7.533	427.8	-265.0	1476	414.3	-276.8	1476	417.8	-246.8	1476	399.3	-253.5	1476	407.5	-223.3	1476	388.0	-228.8	1476	428.8	-236.3	1476	383.5	-265.3	1476
7.567
7.600	429.3	-264.5	1478	415.5	-276.3	1478	417.8	-246.8	1478	399.3	-253.5	1478	407.5	-223.3	1478	388.3	-228.0	1478	428.8	-235.3	1478	384.3	-266.3	1478
7.633
7.667	430.0	-263.8	1480	416.3	-276.0	1480	418.0	-244.8	1480	400.0	-253.8	1480	407.5	-223.3	1480	388.3	-228.0	1480	427.8	-232.5	1480	385.3	-266.8	1480
7.700
7.733	431.0	-263.3	1482	417.0	-275.8	1482	418.5	-243.8	1482	401.0	-253.5	1482	407.8	-223.5	1482	388.3	-228.0	1482	427.3	-230.5	1482	388.0	-267.8	1482
7.767
7.800	432.0	-262.5	1484	418.5	-275.8	1484	418.8	-242.5	1484	402.5	-253.5	1484	407.5	-223.5	1484	388.3	-227.8	1484	426.0	-228.5	1484	388.8	-268.5	1484
7.833
7.867	433.0	-262.5	1486	418.8	-275.5	1486	419.0	-241.5	1486	403.0	-253.5	1486	407.5	-223.5	1486	388.5	-227.8	1486	425.8	-227.5	1486	390.0	-268.8	1486
7.900
7.933	434.8	-262.3	1488	419.8	-274.8	1488	419.5	-242.3	1488	403.3	-253.5	1488	408.0	-223.3	1488	388.5	-227.8	1488	425.0	-226.3	1488	392.3	-269.3	1488
7.967
8.000	435.5	-262.3	1490	420.3	-274.3	1490	419.5	-242.3	1490	404.0	-253.3	1490	408.5	-222.8	1490	389.0	-228.0	1490	424.8	-224.5	1490	394.3	-270.0	1490
8.033
8.067	437.3	-262.0	1492	420.3	-273.8	1492	420.3	-241.5	1492	405.0	-253.0	1492	408.5	-222.5	1492	389.0	-228.0	1492	424.3	-223.5	1492	395.3	-270.5	1492
8.100
8.133	437.5	-262.3	1494	420.8	-272.8	1494	421.5	-241.0	1494	405.3	-253.0	1494	408.3	-222.0	1494	389.0	-228.0	1494	424.3	-222.5	1494	397.5	-270.8	1494
8.167
8.200	437.5	-262.3	1496	420.8	-272.0	1496	421.3	-240.3	1496	406.0	-252.5	1496	407.8	-221.0	1496	389.0	-228.0	1496	425.0	-222.8	1496	398.5	-271.0	1496
8.233
8.267	438.3	-262.3	1498	420.8	-271.8	1498	422.0	-239.5	1498	406.5	-252.3	1498	407.8	-220.8	1498	389.8	-227.8	1498	425.3	-222.8	1498	400.5	-270.8	1498
8.300
8.333	438.3	-262.3	1500	420.8	-271.3	1500	422.8	-239.5	1500	406.8	-252.0	1500	407.8	-220.5	1500	390.5	-228.3	1500	426.5	-222.0	1500	401.8	-272.0	1500
8.367
8.400	438.5	-262.3	1502	421.0	-270.5	1502	423.5	-239.0	1502	407.3	-251.8	1502	408.3	-219.8	1502	391.0	-228.5	1502	428.0	-221.8	1502	401.8	-271.3	1502
8.433
8.467	438.8	-262.5	1504	420.8	-270.0	1504	424.0	-239.0	1504	408.3	-251.5	1504	408.8	-219.5	1504	391.0	-228.5	1504	428.3	-221.8	1504	402.0	-271.5	1504
8.500
8.533	438.5	-262.5	1506	421.0	-270.0	1506	424.5	-239.0	1506	408.8	-251.3	1506	409.3	-219.0	1506	391.3	-228.5	1506	431.5	-222.3	1506	401.5	-270.5	1506
8.567
8.600	438.8	-262.8	1508	421.0	-269.8	1508	425.5	-239.0	1508	409.3	-251.0	1508	409.5	-218.8	1508	392.8	-228.8	1508	433.0	-222.8	1508	400.0	-267.0	1508
8.633
8.667	438.0	-263.5	1510	421.0	-269.5	1510	425.8	-239.3	1510	410.0	-250.8	1510	410.0	-218.3	1510	392.8	-228.8	1510	433.8	-223.3	1510	398.5	-263.8	1510
8.700
8.733	438.0	-264.0	1512	420.8	-269.8	1512	426.5	-239.3	1512	409.8	-250.3	1512	410.0	-218.3	1512	393.8	-229.3	1512	435.3	-225.8	1512	397.5	-261.5	1512
8.767
8.800	437.5	-265.0	1514	420.8	-269.8	1514	426.5	-239.5	1514	410.0	-249.8	1514	410.0	-218.3	1514	393.8	-229.3	1514	437.3	-226.8	1514	397.8	-259.5	1514
8.833
8.867	437.5	-266.3	1516	420.5	-270.3	1516	426.5	-240.0	1516	410.0	-249.5	1516	410.3	-218.3	1516	394.3	-229.3	1516	438.3	-227.3	1516	397.3	-258.5	1516
8.900
8.933	437.5	-266.8	1518	420.8	-270.8	1518	426.3	-240.3	1518	409.8	-249.3	1518	410.3	-218.0	1518	394.3	-229.3	1518	439.3	-227.8	1518	396.8	-257.5	1518
8.967
9.000	437.3	-267.0	1520	420.8	-270.8	1520	426.3	-240.5	1520	409.0	-249.0	1520	410.5	-217.8	1520	395.3	-230.3	1520	441.5	-230.3	1520	395.5	-256.3	1520
9.033
9.067	436.8	-267.3	1522	420.5	-271.5	1522	426.3	-240.8	1522	409.0	-249.0	1522	410.5	-217.8	1522	396.5	-230.5	1522	442.5	-233.5	1522	394.8	-253.8	1522
9.100
9.133	436.8	-267.5	1524	420.0	-272.0	1524	426.5	-241.3	1524	409.0	-249.0	1524	410.5	-217.8	1524	396.8	-230.5	1524	443.3	-234.8	1524	394.5	-252.5	1524
9.167
9.200	436.3	-268.0	1526	420.0	-272.8	1526	427.5	-242.3	1526	409.0	-249.0	1526	410.5	-217.8	1526	397.5	-230.5	1526	444.5	-237.5	1526	394.0	-251.8	1526
9.233
9.267	436.3	-268.0	1528	420.0	-273.5	1528	427.8	-242.5	1528	409.0	-249.0	1528	410.8	-217.8	1528	397.5	-230.5	1528	444.8	-238.8	1528	393.3	-250.5	1528
9.300
9.333	436.3	-268.0	1530	420.0	-274.3	1530	427.8	-242.8	1530	408.8	-249.3	1530	411.5	-218.0	1530	397.5	-230.5	1530	444.5	-240.3	1530	392.5	-247.5	1530
9.367
9.400	436.3	-268.0	1532	420.0	-274.3	1532	428.0	-243.3	1532	409.3	-249.3	1532	412.3	-218.3	1532	397.5	-230.5	1532	444.8	-241.0	1532	392.3	-246.0	1532
9.433
9.467	436.8	-267.5	1534	420.0	-274.5	1534	428.3	-244.0	1534	409.5	-249.8	1534	412.3	-218.3	1534	397.5	-230.5	1534	445.0	-243.5	1534	392.0	-245.8	1534
9.500
9.533	436.8	-267.5	1536	420.0	-274.5	1536	428.5	-244.8	1536	409.5	-249.3	1536	414.0	-218.0	1536	397.5	-230.5	1536	445.8	-244.8	1536	391.8	-245.5	1536
9.567
9.600	436.8	-267.3	1538	420.5	-275.3	1538	428.8	-245.0	1538	409.0	-249.0	1538	414.5	-218.3	1538	397.8	-230.3	1538	446.3	-246.5	1538	391.8	-245.5	1538
9.633
9.667	436.8	-267.3	1540	421.0	-275.5	1540	428.8	-245.0	1540	409.5	-249.0	1540	415.8	-218.3	1540	397.8	-230.0	1540	446.8	-247.8	1540	391.8	-246.5	1540
9.700
9.733	436.5	-266.5	1542	421.0	-275.8	1542	429.0	-245.5	1542	409.5	-249.0	1542	415.8	-218.3	1542	398.0	-228.8	1542	446.5	-249.3	1542	391.8	-246.5	1542
9.767
9.800	436.0	-266.3	1544	421.3	-275.8	1544	428.8	-245.3	1544	409.5	-249.0	1544	415.8	-218.3	1544	398.0	-228.3	1544	446.5	-250.0	1544	391.8	-247.0	1544
9.833
9.867	436.0	-266.3	1546	421.5	-275.8	1546	428.8	-245.5	1546	409.5	-249.0	1546	415.8	-218.3	1546	397.5	-227.8	1546	446.3	-250.5	1546	391.0	-247.8	1546
9.900
9.933	436.0	-266.3	1548	421.5	-275.5	1548	428.8	-245.5	1548	409.5	-249.0	1548	416.5	-218.5	1548	397.5	-227.8	1548	446.0	-247.0	1548	390.3	-248.8	1548
9.967
10.000	434.8	-265.3	1550	422.0	-275.3	1550	428.5	-245.3	1550	409.5	-249.0	1550	416.5	-218.5	1550	397.5	-227.8	1550	444.8	-244.5	1550	389.8	-251.0	1550
10.033
10.067	434.8	-264.0	1552	422.0	-275.3	1552	428.5	-245.3	1552	409.0	-249.0	1552	416.5	-218.5	1552	397.5	-227.8	1552	443.5	-243.0	1552	389.8	-252.0	1552
10.100
10.133	434.8	-263.5	1554	422.0	-275.3	1554	428.3	-245.3	1554	409.0	-249.0	1554	416.5	-218.5	1554	397.5	-227.3	1554	442.8	-241.3	1554	389.3	-253.5	1554
10.167
10.200	434.8	-263.3	1556	422.5	-274.5	1556	427.5	-244.0	1556	408.8	-249.0	1556	416.5	-218.5	1556	397.5	-226.3	1556	441.8	-240.3	1556	389.5	-254.8	1556
10.233
10.267	434.8	-262.8	1558	423.0	-274.5	1558	426.8	-243.5	1558	408.8	-249.0	1558	416.5	-218.5	1558	397.5	-226.0	1558	440.5	-238.5	1558	389.8	-256.8	1558
10.300
10.333	436.3	-261.8	1560	423.5	-274.3	1560	425.3	-242.3	1560	408.5	-249.3	1560	416.5	-218.5	1560	397.5	-225.5	1560	439.5	-235.5	1560	390.5	-258.0	1560
10.367
10.400	436.8	-261.3	1562	424.0	-274.0	1562	425.8	-241.5	1562	408.8	-249.8	1562	416.3	-218.8	1562	397.8	-225.3	1562	438.8	-233.5	1562	391.8	-260.3	1562
10.433
10.467	437.3	-260.3	1564	425.3	-273.5	1564	426.3	-241.8	1564	409.0	-249.8	1564	416.3	-218.8	1564	397.8	-224.8	1564	438.0	-232.5	1564	392.3	-261.0	1564
10.500
10.533	438.0	-260.0	1566	425.5	-273.0	1566	426.3	-241.8	1566	409.3	-250.0	1566	416.3	-219.3	1566	397.3	-224.5	1566	438.0	-231.5	1566	392.5	-262.5	1566
10.567
10.600	438.5	-260.0	1568	426.0	-272.8	1568	426.3	-241.8	1568	410.0	-250.5	1568	415.8	-219.3	1568	397.3	-224.5	1568	437.5	-230.8	1568	393.3	-263.3	1568
10.633
10.667	439.3	-260.0	1570	426.5	-272.3	1570	426.3	-241.5	1570	410.0	-250.5	1570	415.8	-219.3	1570	397.3	-224.5	1570	436.8	-229.5	1570	395.3	-264.0	1570
10.700
10.733	440.0	-260.0	1572	426.8	-272.3	1572	426.3	-240.8	1572	410.5	-251.0	1572	415.5	-220.0	1572	396.8	-225.3	1572	435.8	-228.0	1572	395.8	-265.8	1572
10.767
10.800	440.8	-259.8	1574	428.0	-271.5	1574	426.5	-239.3	1574	410.5	-251.0	1574	415.5	-220.0	1574	396.8	-225.3	1574	435.0	-225.8	1574	397.0	-266.3	1574
10.833
10.867	441.8	-259.8	1576	429.3	-271.3	1576	426.8	-238.5	1576	411.3	-251.0	1576	415.5	-220.0	1576	397.0	-225.5	1576	434.3	-224.3	1576	398.0	-266.5	1576
10.900
10.933	442.5	-259.0	1578	429.8	-270.5	1578	427.0	-238.0	1578	411.8	-251.3	1578	415.5	-220.0	1578	397.3	-225.5	1578	434.3	-222.5	1578	399.8	-267.0	1578
10.967
11.000	443.5	-258.8	1580	430.8	-270.0	1580	427.0	-238.0	1580	412.8	-251.3	1580	415.8	-219.8	1580	397.3	-225.5	1580	433.8	-221.5	1580	400.3	-267.5	1580
11.033
11.067	444.5	-258.8	1582	431.5	-269.0	1582	427.8	-237.3	1582	413.8	-250.8	1582	416.3	-219.3	1582	397.3	-225.5	1582	433.8	-221.3	1582	402.0	-267.5	1582
11.100
11.133	445.8	-258.5	1584	431.8	-268.5	1584	428.5	-236.8	1584	415.3	-250.5	1584	416.3	-218.5	1584	397.3	-225.5	1584	433.3	-219.8	1584	404.5	-268.8	1584
11.167
11.200	447.0	-258.5	1586	432.8	-267.8	1586	429.8	-236.5	1586	416.3	-249.8	1586	416.5	-218.3	1586	397.5	-225.5	1586	433.3	-219.3	1586	408.0	-269.0	1586
11.233
11.267	448.0	-258.5	1588	433.5	-267.0	1588	430.8	-236.0	1588	416.8	-249.5	1588	417.3	-218.0	1588	398.5	-225.8	1588	433.8	-217.8	1588	409.8	-269.0	1588
11.300
11.333	448.3	-258.8	1590	433.5	-266.5	1590	432.0	-235.3	1590	417.5	-249.0	1590	417.3	-218.0	1590	399.0	-226.0	1590	434.5	-217.3	1590	411.0	-269.0	1590
11.367
11.400	449.0	-258.5	1592	433.8	-266.3	1592	433.3	-234.5	1592	418.8	-248.3	1592	417.3	-217.8	1592	400.8	-226.3	1592	435.8	-217.0	1592	412.3	-269.0	1592
11.433
11.467	449.0	-258.5	1594	433.8	-266.3	1594	434.0	-234.3	1594	420.3	-247.8	1594	417.8	-216.8	1594	402.5	-226.5	1594	437.8	-216.8	1594	413.8	-268.8	1594
11.500
11.533	449.3	-258.5	1596	434.0	-265.8	1596	434.8	-234.0	1596	419.8	-247.5	1596	418.8	-215.5	1596	402.5	-226.3	1596	440.8	-217.0	1596	414.0	-267.8	1596
11.567
11.600	449.5	-258.5	1598	433.3	-265.3	1598	434.8	-234.0	1598	420.5	-247.0	1598	418.8	-215.5	1598	403.0	-226.3	1598	443.0	-218.0	1598	413.0	-266.8	1598
11.633
11.667	450.0	-258.5	1600	433.3	-265.3	1600	436.3	-234.3	1600	421.3	-246.0	1600	418.8	-215.5	1600	403.3	-226.0	1600	444.3	-218.3	1600	412.5	-264.3	1600
11.700
11.733	449.8	-259.5	1602	433.3	-265.3	1602	437.3	-234.3	1602	421.5	-245.8	1602	419.5	-215.3	1602	403.3	-226.0	1602	446.0	-219.0	1602	412.3	-263.0	1602
11.767
11.800	449.8	-259.5	1604	433.3	-265.3	1604	437.5	-234.3	1604	421.5	-245.8	1604	419.5	-214.5	1604	404.3	-226.0	1604	446.8	-219.8	1604	411.3	-261.0	1604
11.833
11.867	449.5	-260.3	1606	433.0	-265.3	1606	438.3	-235.3	1606	422.3	-245.8	1606	419.8	-214.3	1606	404.5	-226.3	1606	448.5	-220.3	1606	410.0	-259.3	1606
11.900
11.933	449.5	-260.5	1608	432.5	-265.3	1608	438.3	-235.3	1608	421.8	-245.5	1608	419.3	-214.0	1608	405.3	-226.3	1608	450.0	-221.5	1608	408.3	-256.3	1608
11.967
12.000	449.5	-260.5	1610	432.0	-265.8	1610	438.3	-235.3	1610	421.8	-244.8	1610	420.0	-213.5	1610	405.8	-226.5	1610	452.0	-224.0	1610	407.3	-254.5	1610
12.033
12.067	449.3	-261.3	1612	431.8	-265.5	1612	438.3	-235.3	1612	421.8	-244.8	1612	420.5	-213.0	1612	406.8	-226.5	1612	453.3	-225.3	1612	406.5	-252.8	1612
12.100
12.133	448.8	-261.8	1614	431.8	-265.8	1614	438.5	-235.8	1614	422.0	-244.8	1614	420.8	-213.0	1614	407.3	-226.5	1614	454.5	-227.0	1614	406.3	-250.5	1614
12.167
12.200	448.8	-262.0	1616	431.8	-266.3	1616	439.5	-236.3	1616	421.5	-244.3	1616	421.3	-213.0	1616				455.5	-229.8	1616	406.3	-248.3	1616
12.233
12.267	447.8	-263.3	1618	431.8	-266.3	1618	439.8	-236.8	1618	421.8	-244.3	1618	421.5	-213.3	1618	407.8	-226.8	1618	456.8	-232.5	1618	405.5	-247.3	1618
12.300
12.333	447.5	-263.8	1620	431.0	-267.0	1620	440.0	-237.5	1620	421.8	-244.3	1620	422.3	-213.3	1620	408.5	-227.3	1620	457.3	-234.0	1620	405.0	-246.5	1620
12.367
12.400	447.0	-264.0	1622	430.5	-268.5	1622	439.8	-238.5	1622	421.8	-244.3	1622	422.3	-213.3	1622	409.3	-227.5	1622	457.5	-235.5	1622	404.0	-245.0	1622
12.433
12.467	446.8	-264.5	1624	430.3	-269.0	1624	439.8	-239.0	1624	421.8	-244.8	1624	422.8	-213.5	1624	409.5	-227.5	1624	458.3	-237.0	1624	404.0	-243.8	1624
12.500
12.533	446.5	-264.8	1626	430.5	-269.3	1626	440.5	-240.5	1626	421.8	-244.8	1626	423.8	-214.3	1626	409.5	-227.5	1626	458.0	-238.5	1626	403.8	-242.3	1626
12.567
12.600	446.5	-264.8	1628	430.5	-269.8	1628	441.0	-240.5	1628	422.0	-244.5	1628	424.0	-214.3	1628	409.8	-227.5	1628	458.8	-240.3	1628	403.8	-241.5	1628
12.633
12.667	446.5	-264.8	1630	430.8	-271.3	1630	441.3	-241.3	1630	422.0	-244.5	1630	425.3	-214.5	1630	411.0	-227.5	1630	459.3	-243.3	1630	404.3	-240.5	1630
12.700
12.733	446.8	-265.3	1632	430.8	-271.5	1632	441.8	-242.3	1632	422.0	-244.5	1632	425.8	-214.5	1632	412.0	-227.5	1632	459.3	-244.8	1632	404.3	-239.8	1632
12.767
12.800	447.0	-265.3	1634	430.8	-272.0	1634	441.8	-242.3	1634	422.0	-244.5	1634	427.0	-215.0	1634	412.0	-227.3	1634	459.5	-246.8	1634	404.3	-239.5	1634
12.833
12.867	447.0	-265.3	1636	430.8	-272.0	1636	442.0	-242.3	1636	422.3	-245.5	1636	427.3	-215.3	1636	412.0	-227.3	1636	459.5	-247.8	1636	404.8	-240.8	1636
12.900
12.933	447.3	-265.5	1638	431.0	-272.8	1638	442.3	-243.3	1638	422.3	-245.5	1638	428.0	-215.5	1638	412.3	-227.3	1638	459.3	-248.8	1638	404.8	-241.3	1638
12.967
13.000	447.3	-265.5	1640	431.3	-272.8	1640	442.5	-244.0	1640	422.3	-245.8	1640	428.5	-216.0	1640	412.0	-227.3	1640	458.8	-250.0	1640	404.8	-242.0	1640
13.033
13.067	447.3	-265.5	1642	431.8	-273.3	1642	442.5	-244.5	1642	422.5	-245.8	1642	429.5	-216.0	1642	412.0	-227.3	1642	458.8	-250.0	1642	404.5	-242.8	1642
13.100
13.133	447.3	-265.0	1644	431.8	-273.3	1644	442.8	-244.0	1644	422.3	-246.0	1644	430.5	-216.3	1644	412.0	-226.8	1644	458.8	-248.3	1644	404.5	-243.3	1644
13.167
13.200	448.0	-264.3	1646	432.3	-273.3	1646	442.5	-243.3	1646	422.8	-246.3	1646	430.8	-216.3	1646	412.3	-225.5	1646	458.8	-245.5	1646	404.3	-244.5	1646
13.233
13.267	449.0	-263.3	1648	432.5	-273.0	1648	442.5	-243.3	1648	423.0	-246.3	1648	431.0	-216.5	1648	412.5	-225.0	1648	458.0	-243.5	1648	404.3	-245.3	1648
13.300
13.333	449.3	-263.0	1650	433.5	-272.8	1650	442.8	-243.5	1650	423.0	-246.3	1650	431.5	-216.5	1650	412.8	-224.3	1650	457.3	-242.8	1650	404.0	-246.3	1650
