## Supplementary material for "Trunk muscle activity across various trunk–limb coordination patterns in centipede locomotion": Data S1: muti-fast-#2-3-track.csv

#multi:
	mass A			mass B			mass C			mass D			mass E			mass F			mass G			mass H
t	x	y	frame	x	y	frame	x	y	frame	x	y	frame	x	y	frame	x	y	frame	x	y	frame	x	y	frame
0.000	268.8	-287.5	500	252.0	-282.0	500	280.3	-268.8	500	265.5	-258.5	500	296.0	-252.8	500	286.0	-237.8	500	295.5	-277.5	500	261.0	-241.3	500
0.033
0.067	270.0	-289.3	502	253.0	-284.3	502	280.3	-268.8	502	265.0	-259.5	502	294.0	-252.0	502	284.5	-238.0	502	297.8	-272.0	502	260.0	-244.3	502
0.100
0.133	271.3	-290.5	504	254.3	-286.0	504	280.3	-268.8	504	264.0	-260.5	504	293.8	-252.0	504	283.8	-238.0	504	298.5	-268.0	504	258.8	-248.0	504
0.167
0.200	273.0	-292.3	506	255.8	-288.8	506	281.0	-268.8	506	264.8	-262.8	506	293.5	-251.5	506	281.0	-238.0	506	298.5	-266.3	506	258.5	-250.3	506
0.233
0.267	274.5	-294.0	508	256.5	-291.0	508	282.0	-269.5	508	264.5	-263.0	508	293.0	-251.5	508	280.0	-238.5	508	298.8	-265.3	508	257.5	-252.3	508
0.300
0.333	275.3	-295.5	510	257.3	-293.0	510	282.5	-270.0	510	265.3	-265.0	510	293.0	-251.5	510	278.5	-239.0	510	299.8	-263.8	510	257.0	-254.5	510
0.367
0.400	276.3	-297.0	512	258.8	-294.8	512	284.8	-271.3	512	265.8	-266.8	512	293.8	-251.3	512	277.5	-239.8	512	300.3	-263.0	512	256.5	-256.3	512
0.433
0.467	278.8	-298.3	514	261.0	-294.5	514	286.8	-271.8	514	267.3	-267.8	514	295.3	-251.3	514	278.3	-240.0	514	301.0	-263.0	514	256.3	-258.3	514
0.500
0.533	278.8	-299.3	516	262.5	-294.5	516	288.5	-273.3	516	268.3	-268.0	516	297.0	-251.3	516	278.8	-240.8	516	303.8	-263.5	516	255.5	-260.0	516
0.567
0.600	279.3	-300.3	518	263.8	-293.8	518	289.8	-274.3	518	271.8	-269.0	518	298.8	-251.3	518	280.0	-241.5	518	306.3	-267.0	518	254.8	-262.3	518
0.633
0.667	279.5	-300.3	520	263.5	-293.0	520	292.3	-275.8	520	273.3	-269.3	520	300.5	-251.3	520	280.5	-242.3	520	310.8	-271.3	520	255.3	-263.3	520
0.700
0.733	279.0	-300.8	522	264.0	-291.8	522	293.3	-276.0	522	274.8	-269.3	522	302.5	-251.8	522	284.5	-244.0	522	311.5	-276.0	522	256.0	-264.3	522
0.767
0.800	278.0	-300.0	524	263.5	-289.8	524	292.3	-276.5	524	275.8	-268.5	524	304.0	-252.5	524	286.3	-244.3	524	312.3	-281.8	524	256.3	-265.0	524
0.833
0.867	276.3	-300.0	526	262.8	-287.8	526	293.0	-277.0	526	276.3	-268.3	526	305.5	-253.0	526	287.8	-244.5	526	311.0	-285.3	526	256.5	-265.8	526
0.900
0.933	273.8	-298.8	528	261.3	-285.8	528	292.3	-277.0	528	276.0	-267.0	528	306.0	-253.5	528	289.3	-244.5	528	308.8	-288.8	528	256.5	-264.3	528
0.967
1.000	271.0	-296.8	530	260.0	-283.8	530	289.5	-277.0	530	275.3	-266.3	530	306.0	-254.0	530	290.3	-244.3	530	305.3	-292.0	530	257.5	-258.3	530
1.033
1.067	268.5	-295.5	532	257.3	-281.3	532	288.0	-277.0	532	274.3	-265.3	532	306.0	-254.0	532	290.8	-244.0	532	300.8	-293.5	532	258.3	-253.8	532
1.100
1.133	267.0	-293.8	534	254.8	-279.8	534	285.8	-276.3	534	273.0	-263.3	534	305.3	-254.5	534	291.3	-243.8	534	295.0	-293.8	534	260.0	-248.0	534
1.167
1.200	265.0	-292.0	536	252.5	-278.8	536	282.8	-275.0	536	271.5	-260.5	536	303.0	-254.5	536	290.3	-243.5	536	291.5	-293.8	536	261.5	-244.3	536
1.233
1.267	264.5	-290.0	538	251.5	-278.3	538	280.5	-273.5	538	269.3	-258.5	538	301.5	-254.5	538	290.0	-242.8	538	288.3	-293.0	538	261.8	-242.0	538
1.300
1.333	263.8	-288.8	540	249.8	-278.0	540	279.5	-272.0	540	268.5	-257.5	540	299.3	-254.3	540	288.8	-241.8	540	285.8	-293.0	540	263.3	-239.8	540
1.367
1.400	263.8	-286.8	542	249.5	-278.0	542	278.8	-271.0	542	267.0	-256.0	542	298.5	-254.0	542	287.5	-240.0	542	284.3	-292.0	542	263.5	-238.5	542
1.433
1.467	264.8	-285.8	544	249.0	-277.8	544	277.8	-270.3	544	266.5	-255.3	544	296.8	-253.3	544	287.5	-237.8	544	285.3	-288.0	544	263.8	-237.5	544
1.500
1.533	265.0	-285.0	546	250.0	-278.8	546	277.5	-269.0	546	264.8	-254.5	546	296.5	-253.0	546	286.8	-237.3	546	288.0	-285.0	546	264.0	-237.5	546
1.567
1.600	266.0	-284.3	548	249.8	-277.8	548	277.5	-267.8	548	264.0	-254.0	548	295.0	-252.5	548	286.0	-235.5	548	290.8	-281.3	548	263.8	-237.8	548
1.633
1.667	267.3	-285.3	550	251.0	-279.0	550	278.0	-267.3	550	264.0	-254.5	550	295.0	-251.3	550	285.5	-234.8	550	291.5	-280.0	550	263.0	-238.8	550
1.700
1.733	269.0	-285.5	552	253.3	-281.8	552	278.0	-267.0	552	264.0	-254.5	552	294.3	-250.8	552	285.0	-234.8	552	293.3	-278.3	552	262.8	-240.0	552
1.767
1.800	271.3	-286.5	554	254.8	-283.5	554	278.8	-266.5	554	264.0	-256.8	554	294.0	-250.5	554	283.8	-234.8	554	295.3	-276.3	554	261.8	-242.0	554
1.833
1.867	273.8	-288.0	556	256.0	-285.5	556	280.8	-267.3	556	264.5	-258.8	556	293.3	-250.0	556	282.5	-235.0	556	297.5	-274.0	556	261.5	-243.0	556
1.900
1.933	276.0	-289.8	558	257.8	-287.5	558	281.5	-267.5	558	265.8	-260.3	558	293.3	-250.0	558	282.5	-235.3	558	300.8	-271.3	558	260.5	-244.3	558
1.967
2.000	277.3	-291.8	560	260.0	-290.3	560	284.0	-268.8	560	266.3	-261.5	560	293.3	-250.0	560	281.5	-237.5	560	303.0	-266.5	560	259.8	-246.5	560
2.033
2.067	279.0	-294.8	562	261.8	-292.3	562	285.8	-269.5	562	267.8	-263.3	562	293.8	-250.3	562	281.8	-238.8	562	302.8	-264.0	562	259.8	-248.5	562
2.100
2.133	280.8	-297.5	564	262.5	-294.0	564	287.3	-271.0	564	269.5	-265.0	564	294.3	-250.8	564	281.0	-239.8	564	303.3	-262.5	564	258.3	-251.3	564
2.167
2.200	281.3	-298.8	566	263.8	-295.0	566	289.0	-271.8	566	271.3	-267.8	566	296.3	-252.3	566	281.3	-241.3	566	303.0	-262.8	566	257.8	-253.0	566
2.233
2.267	282.3	-300.3	568	265.3	-295.5	568	291.3	-273.5	568	273.0	-269.0	568	297.3	-253.0	568	282.3	-242.0	568	304.3	-263.0	568	257.3	-256.0	568
2.300
2.333	283.3	-301.5	570	266.0	-296.0	570	291.8	-274.0	570	273.3	-269.3	570	298.8	-253.5	570	283.0	-243.3	570	307.3	-265.8	570	257.3	-258.8	570
2.367
2.400	283.8	-302.3	572	266.5	-295.5	572	293.5	-274.5	572	274.5	-269.8	572	300.0	-253.5	572	284.3	-243.8	572	310.0	-269.5	572	257.0	-261.3	572
2.433
2.467	282.8	-302.8	574	266.5	-295.3	574	295.0	-275.5	574	276.3	-270.3	574	302.8	-253.5	574	285.5	-245.5	574	312.3	-273.0	574	257.3	-264.3	574
2.500
2.533	282.5	-303.0	576	267.0	-294.0	576	295.3	-276.0	576	277.5	-270.0	576	304.0	-253.5	576	285.8	-245.8	576	314.3	-276.3	576	257.8	-267.0	576
2.567
2.600	281.5	-302.5	578	266.8	-292.3	578	295.5	-276.3	578	278.8	-270.5	578	304.8	-254.0	578	286.8	-246.5	578	314.8	-278.8	578	259.0	-269.0	578
2.633
2.667	279.5	-301.5	580	265.8	-290.0	580	295.3	-277.5	580	278.3	-269.8	580	306.5	-254.8	580	288.5	-247.0	580	314.3	-284.3	580	259.5	-269.5	580
2.700
2.733	277.0	-300.5	582	264.8	-289.0	582	294.3	-277.8	582	278.5	-268.8	582	307.3	-255.3	582	289.8	-247.3	582	312.5	-287.8	582	259.0	-268.5	582
2.767
2.800	274.5	-299.5	584	263.5	-286.3	584	293.0	-277.5	584	277.8	-268.0	584	307.5	-255.3	584	290.8	-246.8	584	309.5	-290.0	584	259.0	-264.0	584
2.833
2.867	272.5	-298.3	586	260.8	-284.5	586	291.0	-277.3	586	276.8	-266.8	586	307.3	-255.8	586	291.0	-246.0	586	306.3	-291.8	586	259.3	-258.3	586
2.900
2.933	270.3	-296.3	588	257.8	-282.8	588	288.8	-277.3	588	276.0	-265.8	588	306.0	-256.0	588	291.0	-246.0	588	300.8	-294.0	588	260.3	-251.5	588
2.967
3.000	269.0	-294.8	590	255.8	-281.5	590	287.0	-277.0	590	274.8	-263.5	590	304.8	-256.3	590	290.3	-245.5	590	296.3	-294.5	590	261.3	-248.3	590
3.033
3.067	267.0	-293.0	592	253.3	-281.0	592	284.5	-276.3	592	272.3	-261.8	592	303.0	-256.0	592	289.5	-245.0	592	292.5	-294.5	592	262.3	-244.3	592
3.100
3.133	266.3	-291.0	594	251.8	-279.5	594	282.5	-275.0	594	271.3	-260.3	594	302.0	-255.8	594	288.3	-243.3	594	289.8	-294.5	594	263.3	-242.0	594
3.167
3.200	265.5	-290.3	596	251.3	-279.3	596	281.3	-274.3	596	268.8	-258.0	596	300.3	-255.8	596	286.8	-242.5	596	286.5	-293.5	596	263.8	-240.5	596
3.233
3.267	265.3	-288.3	598	250.8	-279.5	598	280.3	-273.0	598	267.5	-257.0	598	298.8	-255.3	598	286.5	-241.0	598	286.0	-292.3	598	264.0	-239.5	598
3.300
3.333	265.8	-287.3	600	250.0	-279.8	600	279.5	-271.3	600	266.5	-256.3	600	297.3	-254.3	600	285.8	-239.3	600	288.0	-288.3	600	263.8	-238.8	600
3.367
3.400	266.0	-287.3	602	250.8	-280.5	602	278.5	-270.5	602	265.5	-255.8	602	296.5	-254.3	602	285.5	-238.8	602	290.5	-285.5	602	262.8	-239.0	602
3.433
3.467	266.8	-287.5	604	251.3	-281.5	604	278.5	-269.5	604	264.5	-255.3	604	295.0	-253.0	604	285.5	-237.5	604	292.8	-282.3	604	262.0	-239.5	604
3.500
3.533	267.3	-287.3	606	252.0	-282.0	606	278.3	-269.0	606	263.5	-255.8	606	294.8	-252.5	606	285.0	-237.3	606	295.0	-279.0	606	261.5	-241.0	606
3.567
3.600	268.8	-287.8	608	252.5	-282.3	608	279.0	-268.0	608	263.3	-256.3	608	293.8	-251.5	608	284.3	-236.8	608	296.0	-275.3	608	260.8	-242.5	608
3.633
3.667	270.3	-288.3	610	253.5	-283.5	610	279.3	-267.3	610	263.8	-257.5	610	293.3	-251.3	610	283.0	-235.8	610	296.8	-269.5	610	260.8	-244.3	610
3.700
3.733	271.0	-289.0	612	255.5	-285.8	612	280.5	-267.3	612	264.3	-258.0	612	293.0	-250.8	612	283.0	-235.8	612	297.8	-265.5	612	260.3	-244.0	612
3.767
3.800	273.0	-290.5	614	256.5	-286.3	614	280.8	-267.8	614	265.0	-259.3	614	293.3	-250.3	614	283.0	-236.0	614	298.5	-264.3	614	260.0	-244.8	614
3.833
3.867	274.0	-291.8	616	256.5	-287.5	616	282.0	-268.5	616	266.0	-260.5	616	293.5	-250.3	616	282.8	-237.0	616	298.5	-261.5	616	259.8	-246.0	616
3.900
3.933	274.8	-293.0	618	257.8	-289.3	618	284.0	-269.3	618	266.5	-262.0	618	294.8	-250.5	618	282.8	-238.0	618	299.0	-261.5	618	259.3	-248.0	618
3.967
4.000	275.5	-294.5	620	258.8	-290.3	620	284.8	-270.0	620	267.8	-262.5	620	295.0	-250.5	620	282.5	-239.5	620	299.5	-260.8	620	258.8	-250.8	620
4.033
4.067	276.5	-296.3	622	259.8	-291.5	622	286.0	-270.5	622	268.8	-263.5	622	295.8	-250.5	622	282.5	-240.3	622	299.8	-261.3	622	258.0	-252.5	622
4.100
4.133	277.5	-296.8	624	260.5	-292.5	624	286.8	-271.3	624	269.5	-264.3	624	296.3	-250.8	624	282.5	-240.5	624	302.3	-264.3	624	257.8	-253.3	624
4.167
4.200	277.5	-297.3	626	261.5	-292.0	626	288.3	-272.8	626	270.0	-264.8	626	297.8	-252.3	626	282.8	-241.3	626	304.0	-265.5	626	257.3	-256.5	626
4.233
4.267	278.3	-298.3	628	262.3	-293.5	628	288.3	-273.0	628	271.8	-266.0	628	299.0	-252.3	628	283.0	-241.5	628	307.8	-268.8	628	256.8	-258.3	628
4.300
4.333	279.0	-299.0	630	263.3	-293.3	630	290.8	-275.0	630	273.0	-267.3	630	300.3	-252.5	630	284.3	-242.5	630	309.3	-271.0	630	255.5	-262.0	630
4.367
4.400	279.5	-300.3	632	264.0	-292.8	632	291.8	-275.8	632	274.3	-268.0	632	302.3	-253.0	632	284.8	-244.0	632	311.3	-276.0	632	255.0	-264.5	632
4.433
4.467	280.3	-301.3	634	265.5	-292.8	634	293.3	-276.5	634	275.5	-268.3	634	303.8	-253.0	634	285.5	-245.3	634	312.5	-278.8	634	254.8	-267.3	634
4.500
4.533	280.3	-301.5	636	265.3	-291.5	636	294.0	-277.5	636	276.8	-269.3	636	305.3	-253.5	636	286.5	-246.0	636	312.3	-281.0	636	255.8	-270.5	636
4.567
4.600	279.0	-300.8	638	265.3	-291.0	638	294.8	-278.5	638	277.8	-269.5	638	306.8	-254.0	638	287.3	-246.5	638	312.5	-285.3	638	257.0	-272.5	638
4.633
4.667	276.5	-300.3	640	263.5	-288.8	640	295.3	-278.8	640	278.5	-269.5	640	308.0	-255.3	640	289.0	-247.8	640	311.8	-289.0	640	257.3	-272.0	640
4.700
4.733	275.0	-299.5	642	262.8	-287.3	642	294.5	-279.8	642	278.0	-269.0	642	308.0	-255.3	642	290.8	-248.3	642	310.3	-292.0	642	258.3	-269.5	642
4.767
4.800	273.3	-299.3	644	261.5	-285.5	644	292.8	-279.0	644	278.0	-269.0	644	309.0	-255.8	644	291.5	-248.8	644	307.0	-294.3	644	258.5	-264.0	644
4.833
4.867	271.3	-298.3	646	260.3	-283.5	646	290.8	-279.3	646	277.8	-267.8	646	309.0	-256.0	646	291.3	-247.8	646	302.5	-296.0	646	259.8	-257.3	646
4.900
4.933	269.8	-297.5	648	258.0	-282.0	648	289.3	-279.0	648	275.5	-265.8	648	308.8	-256.0	648	291.0	-247.0	648	299.5	-297.3	648	261.3	-252.8	648
4.967
5.000	268.0	-294.8	650	255.8	-280.5	650	287.0	-277.8	650	274.0	-264.3	650	307.5	-255.8	650	290.8	-246.5	650	294.3	-297.0	650	262.3	-249.3	650
5.033
5.067	267.0	-293.0	652	253.8	-280.3	652	284.8	-277.3	652	273.0	-263.0	652	304.8	-256.3	652	289.8	-245.8	652	290.8	-297.0	652	263.3	-247.3	652
5.100
5.133	266.3	-291.3	654	252.3	-279.8	654	283.0	-276.3	654	270.8	-260.5	654	303.8	-257.5	654	289.0	-243.8	654	287.0	-297.3	654	263.5	-244.3	654
5.167
5.200	265.8	-290.8	656	251.3	-279.8	656	281.8	-275.0	656	270.0	-260.0	656	302.8	-257.5	656	288.3	-243.8	656	285.5	-296.8	656	263.8	-242.5	656
5.233
5.267	265.3	-290.0	658	250.8	-279.3	658	281.0	-274.0	658	268.8	-258.8	658	300.8	-257.0	658	288.3	-243.8	658	284.5	-295.8	658	265.0	-238.8	658
5.300
5.333	265.3	-289.0	660	250.8	-279.8	660	280.0	-273.5	660	268.3	-258.0	660	299.5	-257.0	660	287.8	-243.3	660	287.3	-292.8	660	267.8	-237.3	660
5.367
5.400	265.8	-289.0	662	250.3	-280.3	662	279.5	-273.0	662	267.5	-258.0	662	299.0	-256.8	662	287.5	-242.8	662	289.0	-289.3	662	269.0	-236.8	662
5.433
5.467	266.3	-289.0	664	250.5	-281.3	664	279.0	-272.0	664	267.0	-257.8	664	297.5	-256.5	664	287.8	-241.3	664	291.3	-286.0	664	269.3	-236.5	664
5.500
5.533	266.3	-289.0	666	251.0	-281.0	666	278.8	-271.5	666	265.5	-258.0	666	297.5	-255.5	666	287.0	-240.8	666	292.3	-283.8	666	264.3	-239.0	666
5.567
5.600	266.8	-290.0	668	252.0	-282.5	668	278.8	-271.3	668	265.0	-258.0	668	296.8	-255.3	668	286.8	-239.8	668	292.8	-282.5	668	262.3	-241.0	668
5.633
5.667	267.5	-290.0	670	252.3	-283.0	670	279.3	-270.8	670	264.5	-259.0	670	295.3	-254.8	670	286.8	-239.3	670	294.5	-280.8	670	261.3	-242.5	670
5.700
5.733	268.3	-290.8	672	253.0	-283.8	672	279.8	-270.5	672	264.5	-259.0	672	295.0	-254.8	672	285.5	-239.3	672	296.8	-279.3	672	260.3	-245.0	672
5.767
5.800	269.3	-291.5	674	254.0	-285.3	674	280.3	-270.5	674	265.3	-260.0	674	294.3	-253.3	674	285.0	-239.0	674	298.3	-275.0	674	260.0	-245.8	674
5.833
5.867	270.3	-292.8	676	255.3	-286.8	676	281.8	-271.3	676	265.8	-261.5	676	294.3	-252.5	676	284.5	-238.8	676	300.3	-271.3	676	259.3	-247.8	676
5.900
5.933	271.3	-294.3	678	255.8	-288.0	678	282.5	-271.3	678	266.3	-263.0	678	294.0	-252.0	678	283.5	-239.3	678	300.8	-269.5	678	258.8	-249.5	678
5.967
6.000	272.3	-295.0	680	257.0	-289.3	680	283.5	-271.5	680	266.5	-263.3	680	294.5	-252.3	680	283.0	-239.5	680	301.5	-267.8	680	258.5	-251.8	680
6.033
6.067	273.5	-296.0	682	257.0	-289.3	682	284.3	-271.5	682	267.0	-264.3	682	295.3	-252.3	682	283.3	-240.3	682	302.3	-267.3	682	258.0	-253.5	682
6.100
6.133	274.0	-296.3	684	257.8	-289.8	684	285.0	-271.5	684	267.5	-264.3	684	296.0	-252.0	684	282.0	-240.5	684	302.3	-266.5	684	257.8	-255.0	684
6.167
6.200	274.8	-296.5	686	258.3	-290.8	686	286.3	-272.8	686	268.0	-265.5	686	296.3	-252.0	686	281.8	-241.0	686	302.3	-266.5	686	257.0	-256.8	686
6.233
6.267	276.5	-297.8	688	259.5	-292.3	688	287.3	-273.0	688	269.0	-266.0	688	297.0	-251.8	688	281.5	-241.3	688	303.0	-266.5	688	256.8	-257.8	688
6.300
6.333	278.0	-298.5	690	260.5	-292.8	690	288.0	-273.5	690	270.3	-267.3	690	297.5	-251.5	690	281.5	-241.3	690	305.0	-267.8	690	256.5	-259.3	690
6.367
6.400	278.8	-298.5	692	263.3	-294.0	692	289.8	-274.5	692	272.0	-268.3	692	299.5	-251.8	692	282.0	-242.0	692	307.8	-270.0	692	256.0	-261.5	692
6.433
6.467	280.8	-300.0	694	264.5	-294.5	694	291.8	-276.0	694	273.0	-268.5	694	300.8	-252.0	694	283.0	-244.3	694	310.5	-273.3	694	255.8	-265.5	694
6.500
6.533	282.5	-301.3	696	266.8	-294.8	696	293.0	-276.5	696	275.8	-270.0	696	302.0	-252.0	696	283.5	-245.3	696	312.3	-276.5	696	255.8	-268.8	696
6.567
6.600	283.5	-302.3	698	269.3	-295.3	698	295.5	-278.3	698	278.3	-271.0	698	303.3	-252.3	698	284.3	-245.5	698	314.5	-279.0	698	258.3	-272.5	698
6.633
6.667	283.8	-302.8	700	269.5	-294.3	700	296.8	-279.3	700	279.3	-271.5	700	304.8	-252.8	700	285.8	-247.0	700	316.0	-283.0	700	259.0	-274.3	700
6.700
6.733	283.3	-303.3	702	269.0	-293.8	702	298.0	-279.5	702	280.3	-272.0	702	306.3	-253.3	702	287.3	-248.0	702	316.3	-285.0	702	259.8	-275.5	702
6.767
6.800	282.5	-303.8	704	269.3	-293.0	704	298.5	-279.8	704	280.8	-272.0	704	308.8	-254.5	704	288.5	-248.5	704	315.5	-287.0	704	260.3	-276.8	704
6.833
6.867	281.3	-303.5	706	269.0	-291.5	706	298.3	-280.8	706	281.3	-272.0	706	309.3	-255.0	706	289.3	-249.0	706	315.5	-290.0	706	260.8	-276.0	706
6.900
6.933	279.8	-303.0	708	268.3	-290.0	708	298.0	-281.8	708	281.8	-272.0	708	309.8	-255.5	708	290.5	-249.3	708	313.5	-292.8	708	261.0	-274.5	708
6.967
7.000	278.3	-302.3	710	266.5	-288.8	710	296.8	-281.8	710	281.8	-271.8	710	310.8	-256.0	710	291.3	-249.3	710	312.0	-295.0	710	261.3	-270.3	710
7.033
7.067	276.0	-300.8	712	264.8	-287.3	712	295.0	-281.8	712	280.8	-271.0	712	310.5	-256.5	712	291.3	-248.8	712	309.8	-297.0	712	262.0	-267.0	712
7.100
7.133	274.8	-299.8	714	262.8	-285.3	714	294.0	-281.0	714	280.5	-270.5	714	310.5	-256.8	714	291.8	-248.5	714	305.8	-299.0	714	263.0	-261.0	714
7.167
7.200	272.8	-298.5	716	261.0	-284.0	716	291.8	-281.0	716	280.0	-269.3	716	310.3	-257.3	716	292.3	-248.8	716	302.5	-301.0	716	265.0	-255.3	716
7.233
7.267	272.0	-297.3	718	259.0	-282.5	718	291.0	-280.8	718	278.3	-266.5	718	309.0	-258.0	718	291.5	-248.3	718	298.3	-300.3	718	265.8	-251.8	718
7.300
7.333	270.3	-296.0	720	257.3	-282.5	720	288.0	-279.5	720	276.3	-265.5	720	308.3	-258.0	720	291.5	-248.0	720	294.3	-299.0	720	266.0	-250.0	720
7.367
7.400	269.5	-294.5	722	256.0	-282.0	722	286.5	-278.5	722	273.8	-263.3	722	306.3	-258.3	722	291.0	-247.5	722	291.8	-298.3	722	266.5	-247.5	722
7.433
7.467	268.8	-293.3	724	252.8	-282.3	724	284.3	-278.0	724	272.5	-262.3	724	304.0	-257.8	724	290.3	-246.5	724	289.0	-297.0	724	266.5	-244.5	724
7.500
7.533	268.0	-291.5	726	252.5	-281.8	726	282.5	-276.5	726	271.5	-261.3	726	302.8	-257.5	726	289.0	-245.3	726	289.3	-295.0	726	267.0	-242.5	726
7.567
7.600	267.5	-290.8	728	252.0	-281.5	728	281.5	-275.3	728	269.3	-260.5	728	301.0	-257.3	728	288.0	-244.3	728	290.8	-292.8	728	266.5	-240.5	728
7.633
7.667	267.3	-289.5	730	250.5	-281.5	730	281.0	-274.3	730	268.0	-259.3	730	300.0	-257.3	730	287.3	-243.0	730	292.3	-289.8	730	266.5	-240.0	730
7.700
7.733	267.0	-288.5	732	251.0	-281.8	732	280.0	-272.8	732	266.8	-258.5	732	298.3	-256.3	732	286.8	-242.3	732	293.5	-286.8	732	265.8	-240.3	732
7.767
7.800	266.8	-288.0	734	250.3	-281.3	734	279.8	-272.0	734	265.5	-258.0	734	298.0	-256.3	734	285.5	-239.8	734	294.3	-282.3	734	263.8	-241.0	734
7.833
7.867	266.5	-288.0	736	250.8	-281.5	736	279.5	-271.0	736	264.8	-257.0	736	297.0	-255.5	736	285.3	-239.5	736	295.0	-280.8	736	261.5	-242.3	736
7.900
7.933	266.8	-288.3	738	251.5	-282.3	738	278.8	-270.5	738	263.8	-257.3	738	295.3	-254.3	738	285.0	-238.8	738	296.0	-278.8	738	260.8	-243.3	738
7.967
8.000	267.0	-288.8	740	251.5	-282.3	740	278.5	-270.0	740	263.0	-257.5	740	294.5	-254.3	740	284.5	-238.3	740	296.8	-275.5	740	260.3	-245.0	740
8.033
8.067	267.3	-289.0	742	252.0	-283.3	742	278.5	-269.8	742	262.8	-257.3	742	293.3	-253.0	742	283.8	-237.3	742	296.8	-274.8	742	259.8	-246.0	742
8.100
8.133	268.0	-290.0	744	252.3	-283.3	744	279.3	-269.5	744	262.3	-258.8	744	293.3	-252.5	744	282.8	-237.8	744	297.8	-273.5	744	259.5	-247.0	744
8.167
8.200	268.8	-290.5	746	253.3	-285.0	746	279.3	-269.5	746	263.0	-258.8	746	292.8	-252.0	746	282.0	-237.5	746	298.8	-271.3	746	259.3	-248.0	746
8.233
8.267	269.0	-291.3	748	253.3	-286.5	748	280.0	-269.8	748	263.5	-259.8	748	293.3	-251.5	748	281.8	-237.8	748	300.3	-269.8	748	259.3	-248.0	748
8.300
8.333	270.0	-292.0	750	254.3	-287.5	750	280.0	-269.8	750	264.3	-260.5	750	293.3	-251.3	750	280.8	-238.0	750	301.3	-269.0	750	259.0	-248.3	750
8.367
8.400	272.0	-293.5	752	255.3	-288.0	752	280.8	-270.3	752	264.5	-261.0	752	293.5	-251.0	752	280.3	-238.3	752	302.5	-268.3	752	259.0	-248.3	752
8.433
8.467	273.5	-293.8	754	255.8	-289.0	754	282.0	-270.5	754	265.5	-262.0	754	294.0	-251.0	754	280.3	-238.0	754	302.8	-267.8	754	258.8	-249.0	754
8.500
8.533	274.8	-295.3	756	257.3	-289.3	756	283.8	-270.8	756	266.5	-263.0	756	294.8	-250.3	756	280.0	-238.8	756	303.3	-268.0	756	258.5	-249.8	756
8.567
8.600	276.0	-296.5	758	259.8	-289.8	758	285.8	-271.5	758	267.5	-264.0	758	295.5	-250.0	758	279.8	-239.5	758	305.3	-268.3	758	258.3	-251.5	758
8.633
8.667	277.5	-297.8	760	261.0	-291.3	760	286.8	-272.3	760	268.0	-264.5	760	296.8	-250.3	760	280.8	-240.3	760	306.0	-268.3	760	258.0	-253.5	760
8.700
8.733	278.3	-298.0	762	261.8	-292.0	762	287.5	-272.8	762	269.5	-265.8	762	298.0	-250.3	762	280.3	-240.5	762	308.3	-269.8	762	257.8	-254.5	762
8.767
8.800	279.5	-298.0	764	263.3	-292.0	764	289.0	-273.8	764	271.0	-266.0	764	299.8	-250.3	764	280.5	-241.5	764	309.5	-270.8	764	257.5	-256.0	764
8.833
8.867	280.0	-299.3	766	264.0	-291.8	766	291.0	-274.3	766	272.8	-267.3	766	300.5	-250.3	766	281.0	-242.5	766	310.5	-271.8	766	257.8	-259.3	766
8.900
8.933	281.3	-299.8	768	265.3	-291.8	768	292.0	-275.3	768	273.3	-268.3	768	301.5	-250.3	768	281.5	-242.8	768	311.5	-273.5	768	257.5	-261.5	768
8.967
9.000	281.5	-300.8	770	265.8	-292.0	770	293.3	-276.3	770	274.5	-268.8	770	302.3	-250.3	770	282.0	-244.0	770	312.3	-274.8	770	257.8	-264.8	770
9.033
9.067	281.3	-300.8	772	266.3	-292.0	772	294.0	-276.8	772	275.5	-269.3	772	303.3	-250.5	772	282.3	-244.5	772	314.0	-277.0	772	258.0	-267.3	772
9.100
9.133	280.8	-300.5	774	265.8	-291.5	774	294.3	-276.8	774	276.0	-270.0	774	304.5	-251.3	774	283.0	-244.8	774	314.3	-278.3	774	258.8	-268.8	774
9.167
9.200	280.0	-300.3	776	265.3	-290.8	776	294.5	-277.5	776	276.5	-270.3	776	305.0	-251.5	776	284.5	-245.3	776	314.3	-280.3	776	258.8	-270.8	776
9.233
9.267	279.0	-300.3	778	264.5	-289.8	778	295.0	-278.0	778	277.0	-270.0	778	305.5	-251.5	778	285.3	-245.8	778	313.3	-283.5	778	258.8	-270.8	778
9.300
9.333	277.3	-300.3	780	263.3	-288.5	780	294.5	-278.0	780	277.5	-270.3	780	306.0	-251.8	780	286.8	-246.3	780	312.5	-284.8	780	258.8	-269.5	780
9.367
9.400	276.0	-299.8	782	263.0	-288.3	782	294.3	-278.5	782	277.3	-269.3	782	306.8	-252.8	782	287.3	-246.5	782	310.0	-287.5	782	258.5	-268.5	782
9.433
9.467	274.3	-299.8	784	261.5	-286.8	784	293.5	-278.5	784	276.5	-268.8	784	306.8	-253.0	784	288.0	-246.5	784	309.0	-290.0	784	258.0	-267.0	784
9.500
9.533	272.8	-298.8	786	260.3	-285.0	786	292.8	-278.5	786	275.8	-268.3	786	306.8	-253.3	786	288.3	-246.5	786	307.3	-291.3	786	258.8	-261.8	786
9.567
9.600	271.3	-297.3	788	259.5	-284.3	788	290.0	-278.5	788	275.0	-267.0	788	306.5	-253.3	788	287.8	-246.0	788	304.0	-293.3	788	259.5	-258.0	788
9.633
9.667	269.5	-295.8	790	257.0	-282.5	790	289.0	-278.3	790	274.5	-266.0	790	306.3	-253.3	790	287.8	-245.5	790	303.3	-294.0	790	260.0	-255.5	790
9.700
9.733	268.0	-295.0	792	255.8	-281.8	792	286.8	-277.8	792	273.8	-265.3	792	305.3	-253.3	792	288.0	-245.3	792	299.5	-295.3	792	260.5	-252.8	792
9.767
9.800	267.0	-294.3	794	254.8	-281.5	794	285.5	-277.3	794	272.0	-264.3	794	303.5	-254.0	794	287.8	-244.8	794	296.0	-295.3	794	260.0	-250.8	794
9.833
9.867	266.3	-293.0	796	253.5	-281.0	796	284.3	-277.3	796	270.0	-262.0	796	303.3	-254.0	796	287.5	-244.8	796	293.0	-295.0	796	260.3	-248.8	796
9.900
9.933	266.0	-292.3	798	253.0	-281.0	798	282.8	-276.8	798	270.0	-261.3	798	302.8	-254.0	798	287.0	-244.3	798	290.5	-295.5	798	260.5	-246.8	798
9.967
10.000	266.0	-292.3	800	252.3	-280.5	800	282.0	-275.5	800	269.0	-260.8	800	302.3	-254.0	800	286.3	-243.8	800	287.0	-295.0	800	261.3	-245.8	800
10.033
10.067	265.5	-291.8	802	251.5	-280.5	802	281.0	-274.8	802	268.8	-260.5	802	301.0	-254.5	802	286.0	-243.3	802	285.0	-294.5	802	261.5	-245.0	802
10.100
10.133	265.0	-290.3	804	250.5	-281.3	804	279.8	-274.3	804	267.8	-260.0	804	300.5	-254.8	804	285.3	-242.8	804	285.0	-293.8	804	261.5	-242.8	804
10.167
10.200	264.8	-289.8	806	249.8	-280.8	806	279.3	-273.5	806	266.8	-259.3	806	299.5	-254.8	806	284.3	-242.3	806	286.3	-292.5	806	262.0	-242.0	806
10.233
10.267	265.0	-289.3	808	249.3	-280.8	808	278.5	-273.0	808	266.3	-258.5	808	298.3	-254.8	808	284.0	-240.5	808	287.5	-290.8	808	261.5	-242.0	808
10.300
10.333	264.8	-289.0	810	249.3	-280.8	810	278.3	-272.5	810	265.5	-258.0	810	297.5	-254.8	810	283.8	-240.5	810	288.3	-288.0	810	261.3	-241.8	810
10.367
10.400	264.5	-288.8	812	249.3	-281.5	812	277.5	-272.0	812	263.8	-258.5	812	296.5	-254.8	812	283.5	-240.0	812	289.3	-286.3	812	260.8	-242.8	812
10.433
10.467	264.3	-288.3	814	249.5	-282.5	814	277.3	-271.5	814	263.5	-258.3	814	295.8	-254.8	814	283.5	-239.0	814	291.5	-282.8	814	260.5	-243.0	814
10.500
10.533	264.8	-288.8	816	249.5	-283.0	816	277.0	-270.8	816	262.8	-258.5	816	295.3	-254.8	816	283.5	-238.5	816	291.8	-281.3	816	260.0	-244.3	816
10.567
10.600	265.0	-288.5	818	250.8	-283.5	818	277.5	-270.5	818	262.5	-258.8	818	294.3	-254.0	818	283.0	-238.3	818	292.5	-279.8	818	260.0	-244.3	818
10.633
10.667	266.3	-288.8	820	250.3	-284.0	820	277.5	-270.3	820	261.8	-259.0	820	293.8	-253.8	820	282.5	-237.8	820	294.5	-277.3	820	260.0	-244.3	820
10.700
10.733	267.0	-289.0	822	251.0	-284.5	822	277.3	-270.3	822	261.5	-259.0	822	293.3	-253.5	822	282.5	-237.8	822	295.5	-275.8	822	259.8	-245.5	822
10.767
10.800	267.8	-289.5	824	251.8	-285.3	824	277.5	-270.3	824	262.3	-260.3	824	292.8	-253.3	824	282.0	-237.8	824	295.8	-271.8	824	259.8	-245.5	824
10.833
10.867	268.8	-290.0	826	251.5	-286.0	826	277.8	-270.3	826	262.8	-260.8	826	292.8	-252.8	826	281.3	-238.3	826	295.3	-268.8	826	259.3	-246.3	826
10.900
10.933	270.3	-290.5	828	252.8	-286.8	828	279.0	-270.3	828	263.3	-261.5	828	292.8	-252.3	828	280.8	-238.3	828	295.5	-267.3	828	259.3	-246.8	828
10.967
11.000	271.0	-291.8	830	253.8	-287.0	830	279.3	-270.3	830	263.3	-262.0	830	292.8	-252.0	830	280.3	-238.0	830	296.3	-265.5	830	259.0	-247.0	830
11.033
11.067	272.3	-292.5	832	255.5	-288.5	832	280.5	-270.0	832	264.0	-262.5	832	293.3	-251.8	832	279.5	-237.8	832	298.3	-264.0	832	259.3	-247.3	832
11.100
11.133	273.5	-293.3	834	256.5	-289.0	834	280.5	-270.0	834	264.5	-262.8	834	293.3	-251.5	834	279.5	-237.8	834	299.0	-263.5	834	259.3	-247.5	834
11.167
11.200	274.5	-293.8	836	257.0	-289.8	836	281.8	-270.0	836	265.0	-263.5	836	293.8	-251.0	836	279.5	-237.8	836	299.5	-263.0	836	259.3	-247.5	836
11.233
11.267	275.5	-294.8	838	258.8	-290.3	838	283.0	-270.0	838	266.0	-264.3	838	294.5	-250.5	838	279.0	-238.5	838	300.3	-263.5	838	259.0	-248.0	838
11.300
11.333	276.0	-295.5	840	259.8	-290.5	840	284.0	-270.5	840	267.0	-265.0	840	294.8	-250.5	840	279.5	-238.5	840	302.3	-264.0	840	258.8	-250.3	840
11.367
11.400	278.0	-297.0	842	260.5	-290.8	842	286.0	-271.3	842	268.5	-266.3	842	295.5	-250.8	842	279.0	-239.5	842	303.3	-264.3	842	258.0	-252.5	842
11.433
11.467	279.3	-298.0	844	261.3	-291.5	844	287.8	-272.0	844	269.0	-266.8	844	296.3	-250.3	844	279.0	-240.0	844	304.8	-265.0	844	257.5	-254.8	844
11.500
11.533	280.0	-298.5	846	263.0	-292.0	846	288.8	-272.5	846	269.8	-267.3	846	296.8	-249.8	846	279.5	-241.0	846	307.5	-267.3	846	257.3	-256.5	846
11.567
11.600	281.3	-299.0	848	264.3	-292.3	848	290.8	-273.0	848	271.0	-267.8	848	297.8	-250.0	848	280.0	-241.8	848	308.3	-268.5	848	257.3	-258.3	848
11.633
11.667	282.0	-299.5	850	264.8	-292.5	850	291.5	-274.0	850	272.3	-268.5	850	299.3	-249.8	850	280.3	-242.0	850	309.5	-270.0	850	256.8	-261.5	850
11.700
11.733	282.3	-300.5	852	265.3	-292.5	852	292.0	-274.3	852	273.3	-268.8	852	300.3	-249.8	852	280.8	-242.5	852	310.8	-271.5	852	256.5	-263.3	852
11.767
11.800	282.0	-300.3	854	266.0	-292.5	854	292.8	-274.8	854	273.0	-269.0	854	301.5	-249.5	854	281.5	-243.3	854	312.0	-275.3	854	256.5	-266.3	854
11.833
11.867	281.0	-300.3	856	266.3	-292.0	856	293.8	-275.3	856	273.8	-269.8	856	302.0	-249.3	856	282.0	-243.8	856	312.0	-275.8	856	256.0	-267.8	856
11.900
11.933	281.3	-300.3	858	265.8	-291.8	858	294.5	-275.0	858	274.8	-269.8	858	302.0	-249.3	858	282.5	-244.0	858	312.0	-277.8	858	256.0	-269.5	858
11.967
12.000	280.3	-300.0	860	265.3	-291.3	860	294.3	-275.3	860	275.0	-270.0	860	302.5	-249.5	860	283.0	-244.3	860	312.0	-281.0	860	256.3	-271.5	860
12.033
12.067	279.3	-300.3	862	264.3	-290.8	862	294.0	-275.5	862	274.5	-269.5	862	303.0	-249.8	862	284.0	-244.3	862	311.8	-282.3	862	256.5	-271.8	862
12.100
12.133	278.3	-300.0	864	263.5	-290.0	864	293.5	-275.8	864	275.0	-269.3	864	303.5	-250.0	864	284.3	-244.8	864	309.5	-285.8	864	256.5	-271.0	864
12.167
12.200	276.3	-299.5	866	261.8	-287.5	866	293.0	-276.0	866	274.8	-268.8	866	303.8	-250.3	866	284.3	-244.8	866	309.3	-286.8	866	256.0	-270.3	866
12.233
12.267	275.0	-299.0	868	261.3	-287.0	868	292.3	-276.5	868	274.5	-268.3	868	304.0	-250.8	868	284.3	-244.8	868	307.0	-288.8	868	256.5	-268.3	868
12.300
12.333	273.3	-298.5	870	259.5	-285.0	870	291.5	-276.5	870	274.5	-268.3	870	304.0	-251.3	870	284.3	-244.8	870	306.8	-289.5	870	256.8	-264.8	870
12.367
12.400	272.5	-298.0	872	258.8	-284.8	872	291.0	-276.5	872	273.8	-267.5	872	303.8	-251.5	872	284.5	-245.0	872	304.3	-291.0	872	258.8	-261.3	872
12.433
12.467	271.5	-297.8	874	258.0	-284.3	874	289.5	-276.5	874	273.3	-266.5	874	303.3	-251.8	874	285.0	-245.3	874	303.3	-292.0	874	258.8	-259.3	874
12.500
12.533	270.3	-297.0	876	256.0	-284.0	876	288.3	-276.3	876	272.5	-265.5	876	303.3	-251.8	876	285.0	-245.3	876	300.0	-293.3	876	260.0	-253.3	876
12.567
12.600	269.8	-295.8	878	255.8	-283.5	878	287.0	-276.0	878	271.5	-264.0	878	302.5	-251.8	878	284.8	-244.5	878	298.3	-294.3	878	260.5	-250.8	878
12.633
12.667	268.3	-294.5	880	255.0	-283.5	880	285.8	-275.8	880	270.3	-263.3	880	302.0	-252.0	880	284.5	-244.3	880	296.3	-294.8	880	260.5	-250.5	880
12.700
12.733	268.3	-293.8	882	253.8	-283.3	882	285.3	-275.5	882	269.0	-262.0	882	301.3	-252.5	882	285.3	-243.8	882	292.8	-295.3	882	259.8	-249.5	882
12.767
12.800	268.0	-293.8	884	253.0	-283.0	884	283.8	-275.3	884	269.0	-261.5	884	300.8	-252.5	884	284.5	-243.3	884	291.0	-295.5	884	260.0	-249.0	884
12.833
12.867	267.3	-292.8	886	252.5	-282.8	886	282.3	-275.3	886	269.3	-260.5	886	300.8	-252.5	886	284.5	-243.0	886	289.3	-295.0	886	260.5	-247.8	886
12.900
12.933	267.3	-291.3	888	251.3	-282.5	888	281.8	-274.8	888	268.5	-260.3	888	300.3	-252.5	888	284.5	-243.0	888	288.8	-294.0	888	260.5	-246.8	888
12.967
13.000	267.0	-291.3	890	251.3	-282.0	890	281.5	-274.5	890	268.0	-260.3	890	299.3	-252.8	890	284.0	-242.5	890	289.8	-292.3	890	261.0	-245.3	890
13.033
13.067	266.8	-290.3	892	251.3	-282.3	892	280.8	-273.5	892	267.3	-260.0	892	298.8	-252.8	892	283.3	-242.0	892	291.0	-290.0	892	261.3	-243.3	892
13.100
13.133	267.0	-290.3	894	251.3	-282.3	894	280.3	-273.0	894	266.5	-259.8	894	298.0	-252.8	894	282.5	-241.3	894	291.8	-287.8	894	261.8	-243.3	894
13.167
13.200	267.0	-290.3	896	251.8	-283.5	896	280.0	-272.5	896	266.3	-259.3	896	297.5	-252.5	896	282.0	-240.8	896	293.8	-285.5	896	261.8	-243.5	896
13.233
13.267	267.0	-290.8	898	252.0	-283.8	898	280.3	-272.8	898	265.3	-260.3	898	297.3	-253.0	898	282.0	-240.0	898	294.5	-284.3	898	260.8	-244.0	898
13.300
13.333	267.8	-291.0	900	252.5	-283.8	900	280.8	-272.3	900	265.0	-259.8	900	297.0	-253.3	900	282.0	-239.3	900	295.5	-282.8	900	261.0	-244.3	900
