## Supplementary material for "Trunk muscle activity across various trunk–limb coordination patterns in centipede locomotion": Data S1: muti-slow-#1-1-track.csv

#multi:
	mass A			mass B			mass C			mass D			mass E			mass F			mass G			mass H
t	x	y	frame	x	y	frame	x	y	frame	x	y	frame	x	y	frame	x	y	frame	x	y	frame	x	y	frame
0.000	-30.50	118.8	600	-23.75	137.0	600	1.500	108.8	600	8.000	128.0	600	37.25	101.3	600	39.00	122.5	600	-1.000	83.00	600	20.75	144.0	600
0.033
0.067	-30.50	118.8	602	-24.25	137.3	602	1.250	108.8	602	7.750	128.5	602	37.25	101.3	602	39.00	122.8	602	-1.250	83.00	602	20.75	144.3	602
0.100
0.133	-31.00	118.8	604	-24.25	137.3	604	1.250	108.8	604	7.750	128.5	604	37.25	101.3	604	39.00	122.8	604	-1.250	83.00	604	20.75	144.5	604
0.167
0.200	-31.00	118.8	606	-24.50	137.0	606	1.750	108.8	606	7.750	128.5	606	37.25	101.3	606	39.00	122.8	606	0.000	82.25	606	21.25	144.5	606
0.233
0.267	-31.00	118.8	608	-24.00	137.0	608	1.750	108.8	608	7.750	128.3	608	37.25	101.3	608	39.00	122.8	608	1.500	82.00	608	21.25	144.5	608
0.300
0.333	-30.00	118.0	610	-23.00	136.5	610	1.750	108.8	610	7.750	128.0	610	37.25	101.3	610	39.25	122.8	610	1.000	82.25	610	21.25	144.5	610
0.367
0.400	-29.50	117.5	612	-22.50	135.8	612	1.750	108.8	612	8.000	127.8	612	37.25	101.5	612	39.50	122.8	612	1.250	82.00	612	20.75	144.5	612
0.433
0.467	-29.75	116.8	614	-22.50	135.5	614	2.250	107.8	614	8.000	127.5	614	37.25	101.5	614	40.00	122.8	614	0.000	81.75	614	19.75	145.0	614
0.500
0.533	-30.00	116.8	616	-22.00	134.5	616	2.750	107.5	616	8.500	127.0	616	37.25	101.5	616	40.00	122.8	616	-1.250	81.50	616	18.25	146.5	616
0.567
0.600	-30.00	116.3	618	-22.00	134.5	618	2.500	107.3	618	9.000	127.5	618	37.25	100.8	618	40.00	122.8	618	-2.750	81.50	618	17.25	147.5	618
0.633
0.667	-29.75	115.8	620	-22.00	134.5	620	2.500	107.3	620	8.500	127.3	620	37.25	100.8	620	40.25	122.3	620	-5.000	81.50	620	15.50	148.5	620
0.700
0.733	-29.50	115.8	622	-22.00	134.5	622	2.500	107.0	622	8.500	127.3	622	37.25	100.8	622	40.25	122.3	622	-6.000	81.50	622	13.75	149.5	622
0.767
0.800	-29.50	115.8	624	-22.25	134.5	624	2.500	107.0	624	8.250	127.3	624	37.50	101.3	624	40.25	122.3	624	-8.250	82.00	624	11.25	150.8	624
0.833
0.867	-29.75	116.0	626	-22.75	134.5	626	2.500	107.0	626	8.250	127.3	626	37.50	101.3	626	40.25	122.8	626	-10.00	83.00	626	9.250	150.8	626
0.900
0.933	-29.75	116.0	628	-22.50	134.5	628	2.500	107.0	628	8.000	127.8	628	37.50	101.3	628	40.75	122.8	628	-11.75	84.50	628	8.750	150.8	628
0.967
1.000	-29.75	115.8	630	-22.50	134.3	630	2.500	107.0	630	7.750	127.5	630	37.50	101.3	630	40.75	122.8	630	-12.75	84.75	630	7.500	150.8	630
1.033
1.067	-29.00	115.5	632	-22.50	134.3	632	2.500	107.0	632	7.750	127.0	632	37.75	101.3	632	40.75	122.8	632	-13.25	85.50	632	5.250	150.5	632
1.100
1.133	-29.00	115.5	634	-22.50	134.3	634	2.500	107.0	634	7.750	127.0	634	37.75	101.3	634	40.75	122.8	634	-14.25	85.75	634	3.250	150.8	634
1.167
1.200	-29.00	115.5	636	-22.25	134.0	636	2.750	106.8	636	7.500	127.0	636	37.75	101.3	636	40.75	122.8	636	-16.25	87.00	636	2.500	150.8	636
1.233
1.267	-29.50	115.3	638	-22.25	134.3	638	2.750	106.8	638	7.500	127.0	638	37.75	101.3	638	40.75	123.0	638	-18.25	87.75	638	1.500	150.8	638
1.300
1.333	-29.00	115.3	640	-22.25	134.3	640	2.750	106.8	640	7.500	127.0	640	37.75	101.3	640	40.75	123.0	640	-19.00	88.25	640	0.750	150.5	640
1.367
1.400	-29.00	115.3	642	-22.25	134.3	642	2.500	106.8	642	7.500	127.0	642	37.75	101.3	642	40.75	123.0	642	-18.25	89.50	642	0.250	150.3	642
1.433
1.467	-29.25	115.3	644	-22.75	134.5	644	2.500	106.8	644	6.500	126.8	644	37.75	101.3	644	41.00	123.0	644	-17.75	89.50	644	0.000	150.5	644
1.500
1.533	-29.50	115.3	646	-22.75	134.8	646	2.500	106.8	646	6.500	126.8	646	37.75	101.3	646	41.00	123.0	646	-17.50	89.75	646	-0.500	150.3	646
1.567
1.600	-29.50	115.3	648	-23.00	135.3	648	2.500	106.8	648	6.500	126.8	648	37.75	101.3	648	41.00	123.0	648	-17.00	89.25	648	0.500	150.3	648
1.633
1.667	-30.25	116.3	650	-23.00	135.3	650	2.500	106.8	650	6.500	126.5	650	37.50	101.3	650	40.75	123.0	650	-16.50	88.75	650	2.000	149.8	650
1.700
1.733	-30.00	115.8	652	-23.50	135.5	652	2.000	107.3	652	6.500	126.5	652	37.50	101.3	652	40.75	123.0	652	-15.00	88.25	652	1.500	149.8	652
1.767
1.800	-30.00	115.8	654	-23.00	135.5	654	2.000	107.3	654	6.250	126.3	654	37.50	101.3	654	40.75	123.0	654	-13.50	87.00	654	1.750	149.5	654
1.833
1.867	-30.50	116.0	656	-23.25	135.5	656	2.000	107.3	656	6.250	126.3	656	37.50	101.3	656	40.75	123.0	656	-12.00	86.25	656	2.250	149.3	656
1.900
1.933	-30.50	116.3	658	-23.25	135.5	658	2.000	107.3	658	6.250	126.3	658	37.50	101.3	658	40.75	123.0	658	-10.75	86.00	658	2.750	149.0	658
1.967
2.000	-30.50	116.3	660	-23.25	135.5	660	2.000	107.3	660	7.250	126.5	660	37.50	101.3	660	40.75	123.0	660	-9.500	85.00	660	4.500	149.0	660
2.033
2.067	-30.50	116.0	662	-23.25	135.8	662	2.250	107.3	662	7.250	126.5	662	37.50	101.3	662	41.00	123.0	662	-9.000	85.00	662	5.750	149.0	662
2.100
2.133	-30.50	116.0	664	-23.00	136.3	664	2.250	107.0	664	7.000	126.8	664	38.00	101.3	664	41.25	122.8	664	-7.750	84.00	664	7.250	148.8	664
2.167
2.200	-30.50	116.0	666	-22.25	136.0	666	2.250	107.0	666	7.500	127.3	666	38.00	101.3	666	41.25	122.8	666	-6.750	84.00	666	8.500	148.5	666
2.233
2.267	-30.50	116.0	668	-21.75	136.0	668	2.250	107.0	668	7.500	127.3	668	38.00	101.3	668	41.25	123.0	668	-6.250	83.50	668	10.25	148.3	668
2.300
2.333	-30.50	116.8	670	-21.75	136.8	670	2.250	107.0	670	7.250	127.5	670	38.00	101.3	670	41.25	123.0	670	-6.250	83.75	670	10.75	148.5	670
2.367
2.400	-30.50	117.0	672	-22.00	137.0	672	2.250	107.5	672	7.250	127.5	672	38.25	101.5	672	42.50	122.5	672	-6.000	83.75	672	11.00	148.8	672
2.433
2.467	-30.75	117.8	674	-22.00	137.3	674	2.250	107.5	674	6.750	127.8	674	38.25	101.5	674	42.25	123.0	674	-3.500	82.75	674	12.25	148.8	674
2.500
2.533	-30.75	117.8	676	-22.00	137.3	676	2.250	107.5	676	7.250	127.8	676	38.25	101.5	676	42.25	122.5	676	-2.750	82.75	676	12.75	148.8	676
2.567
2.600	-30.75	117.8	678	-22.25	137.5	678	2.250	107.5	678	7.500	128.5	678	38.25	101.5	678	41.50	123.5	678	-2.250	82.50	678	13.25	148.8	678
2.633
2.667	-30.75	117.8	680	-22.50	137.3	680	2.250	107.5	680	7.500	128.3	680	38.25	101.5	680	41.50	123.5	680	-1.500	82.50	680	13.75	147.8	680
2.700
2.733	-30.75	117.8	682	-22.50	137.3	682	2.250	107.5	682	7.500	128.3	682	38.25	101.5	682	41.50	123.5	682	-0.750	82.25	682	14.75	147.8	682
2.767
2.800	-30.75	117.8	684	-22.50	137.3	684	2.250	107.8	684	7.750	128.5	684	38.25	101.5	684	41.50	123.5	684	-0.750	82.25	684	15.25	147.8	684
2.833
2.867	-30.50	118.0	686	-22.50	137.3	686	2.250	107.8	686	8.000	128.5	686	38.25	101.5	686	41.50	123.5	686	0.000	82.25	686	15.75	147.8	686
2.900
2.933	-30.50	118.0	688	-22.50	137.3	688	2.500	108.0	688	8.250	129.0	688	38.25	101.5	688	41.50	123.5	688	0.000	82.25	688	15.50	148.0	688
2.967
3.000	-30.50	118.0	690	-22.50	137.3	690	2.500	108.0	690	8.250	129.3	690	38.00	101.5	690	41.00	123.5	690	-0.500	82.25	690	15.50	148.0	690
3.033
3.067	-30.00	117.8	692	-22.50	137.3	692	2.250	108.0	692	7.750	129.3	692	37.75	101.5	692	41.00	123.5	692	-1.000	82.25	692	15.50	148.0	692
3.100
3.133	-30.00	118.0	694	-23.00	137.5	694	2.000	108.0	694	7.750	129.8	694	37.25	101.5	694	41.00	123.5	694	-2.000	82.50	694	16.25	148.3	694
3.167
3.200	-30.50	118.3	696	-23.00	137.5	696	1.750	108.3	696	7.750	129.8	696	37.25	101.5	696	40.00	123.5	696	-5.000	83.25	696	16.50	148.3	696
3.233
3.267	-30.75	118.5	698	-23.00	137.8	698	1.250	109.0	698	7.750	129.8	698	36.75	101.8	698	40.00	123.5	698	-7.750	84.25	698	16.75	148.0	698
3.300
3.333	-30.75	118.5	700	-23.00	137.8	700	1.250	109.0	700	7.750	130.3	700	36.50	102.0	700	40.00	123.8	700	-9.500	84.75	700	17.75	147.3	700
3.367
3.400	-30.75	118.5	702	-23.00	137.5	702	1.250	109.0	702	7.750	130.3	702	36.50	101.8	702	40.00	123.8	702	-11.00	85.75	702	17.75	147.3	702
3.433
3.467	-30.75	119.0	704	-22.75	137.3	704	1.250	109.0	704	7.750	130.3	704	36.50	101.8	704	40.25	124.0	704	-12.00	86.50	704	17.75	147.3	704
3.500
3.533	-30.50	119.8	706	-22.75	137.5	706	1.250	109.0	706	7.750	130.0	706	36.50	101.8	706	40.25	124.0	706	-13.75	87.75	706	17.75	147.3	706
3.567
3.600	-30.25	119.5	708	-22.00	138.3	708	1.250	109.0	708	7.750	130.0	708	36.50	101.8	708	40.25	124.3	708	-14.00	88.25	708	17.75	147.3	708
3.633
3.667	-30.00	119.8	710	-21.75	138.3	710	1.250	109.0	710	8.000	130.0	710	36.50	101.8	710	40.25	123.8	710	-15.00	89.25	710	18.00	147.3	710
3.700
3.733	-29.75	120.5	712	-21.50	138.8	712	1.500	109.5	712	8.250	130.0	712	37.25	101.3	712	40.25	123.8	712	-17.50	90.50	712	18.00	148.0	712
3.767
3.800	-29.75	120.5	714	-21.25	139.0	714	1.500	109.5	714	9.000	130.0	714	37.50	101.8	714	40.25	123.8	714	-18.50	92.75	714	17.75	148.8	714
3.833
3.867	-30.00	121.0	716	-20.75	139.3	716	1.500	109.5	716	9.000	131.0	716	37.50	102.3	716	40.75	124.0	716	-18.75	93.25	716	17.00	150.3	716
3.900
3.933	-30.00	121.0	718	-21.25	139.5	718	1.500	110.3	718	9.000	131.0	718	37.25	102.5	718	40.75	124.0	718	-19.00	94.00	718	16.50	151.5	718
3.967
4.000	-29.75	121.5	720	-21.25	139.5	720	1.500	110.3	720	9.000	130.8	720	37.25	102.8	720	41.00	124.3	720	-19.75	94.75	720	14.00	153.0	720
4.033
4.067	-29.75	121.8	722	-21.25	140.0	722	1.750	110.5	722	9.000	130.8	722	37.00	103.0	722	41.00	124.5	722	-20.50	95.75	722	11.50	154.0	722
4.100
4.133	-29.50	122.0	724	-21.25	140.3	724	1.750	110.5	724	8.750	131.5	724	37.00	103.3	724	41.00	124.5	724	-20.25	95.75	724	10.00	155.8	724
4.167
4.200	-30.00	122.8	726	-20.75	141.3	726	1.250	111.3	726	8.250	131.8	726	36.50	103.5	726	40.75	124.8	726	-19.50	96.00	726	8.750	156.0	726
4.233
4.267	-30.50	123.3	728	-21.25	141.5	728	0.750	111.3	728	7.250	132.0	728	36.50	103.8	728	40.75	125.0	728	-19.25	95.00	728	8.250	156.0	728
4.300
4.333	-30.75	123.3	730	-21.50	142.3	730	0.500	111.8	730	7.500	132.3	730	36.25	103.3	730	40.75	125.0	730	-18.00	93.75	730	6.500	156.0	730
4.367
4.400	-30.75	123.5	732	-21.75	142.8	732	0.250	111.8	732	7.500	132.3	732	36.25	103.5	732	40.75	125.0	732	-15.75	92.50	732	4.750	156.0	732
4.433
4.467	-31.00	123.8	734	-21.00	141.8	734	0.250	111.8	734	7.500	132.3	734	36.25	103.5	734	40.75	125.0	734	-13.50	91.75	734	3.750	155.8	734
4.500
4.533	-31.25	123.5	736	-21.00	141.8	736	0.500	111.8	736	7.500	132.3	736	36.25	103.5	736	40.75	125.0	736	-12.75	91.50	736	3.750	156.0	736
4.567
4.600	-31.25	123.5	738	-21.00	141.8	738	0.500	111.8	738	7.500	132.3	738	36.25	103.5	738	40.75	125.0	738	-12.75	91.25	738	3.750	156.0	738
4.633
4.667	-31.25	123.5	740	-21.00	142.0	740	0.500	111.8	740	7.500	132.3	740	36.25	103.5	740	40.75	125.0	740	-11.50	90.75	740	3.750	156.0	740
4.700
4.733	-31.50	123.5	742	-21.00	142.0	742	0.500	111.8	742	7.500	132.3	742	36.25	103.8	742	40.75	125.0	742	-10.25	90.50	742	4.000	156.0	742
4.767
4.800	-31.50	123.5	744	-21.00	142.0	744	0.750	111.8	744	7.500	132.3	744	36.75	103.8	744	40.75	125.0	744	-10.00	90.50	744	4.000	156.0	744
4.833
4.867	-31.50	123.5	746	-22.00	142.3	746	1.250	112.0	746	7.500	132.3	746	37.25	104.0	746	40.75	125.0	746	-9.000	90.25	746	5.000	156.0	746
4.900
4.933	-31.50	123.5	748	-20.75	142.5	748	1.250	112.5	748	7.750	132.3	748	37.25	104.0	748	41.75	125.3	748	-7.500	89.50	748	5.500	156.0	748
4.967
5.000	-31.50	123.5	750	-21.25	142.8	750	1.750	112.8	750	8.000	132.8	750	37.50	104.3	750	42.25	125.3	750	-6.000	89.25	750	5.500	156.3	750
5.033
5.067	-30.50	123.5	752	-21.25	142.8	752	2.000	113.3	752	8.000	133.0	752	37.50	104.3	752	42.25	126.0	752	-4.750	89.00	752	6.750	156.8	752
5.100
5.133	-30.50	124.0	754	-21.00	142.8	754	2.000	113.3	754	8.250	133.3	754	37.50	104.5	754	42.50	126.0	754	-4.000	89.00	754	7.250	157.3	754
5.167
5.200	-29.75	124.3	756	-20.75	143.3	756	2.000	113.8	756	8.750	133.8	756	38.50	105.3	756	42.75	126.5	756	-3.500	89.00	756	7.250	157.3	756
5.233
5.267	-29.75	124.3	758	-20.50	143.5	758	2.250	113.8	758	8.750	134.3	758	38.50	105.5	758	42.75	126.5	758	-1.250	88.50	758	7.250	157.3	758
5.300
5.333	-29.25	123.8	760	-20.50	144.0	760	2.750	113.8	760	8.750	134.3	760	38.75	105.5	760	42.75	126.5	760	0.000	88.25	760	7.250	157.3	760
5.367
5.400	-29.00	124.0	762	-20.50	144.0	762	3.000	114.0	762	8.750	134.3	762	38.75	105.5	762	43.25	126.8	762	0.750	88.25	762	7.250	157.3	762
5.433
5.467	-29.50	124.3	764	-20.75	144.3	764	3.500	114.5	764	8.500	134.5	764	38.00	105.8	764	42.75	126.8	764	-0.500	88.25	764	7.250	157.3	764
5.500
5.533	-29.50	124.3	766	-21.25	144.0	766	3.000	114.5	766	8.250	134.8	766	37.75	105.8	766	42.50	126.8	766	-0.250	88.25	766	6.750	157.8	766
5.567
5.600	-29.75	124.3	768	-21.25	144.0	768	3.000	114.5	768	8.250	134.8	768	37.50	106.0	768	42.50	126.8	768	0.500	88.25	768	6.250	158.0	768
5.633
5.667	-29.75	124.3	770	-22.00	144.0	770	2.500	114.5	770	7.750	135.0	770	36.25	107.0	770	41.25	126.8	770	0.500	88.25	770	3.750	158.8	770
5.700
5.733	-30.00	123.8	772	-23.50	143.8	772	2.500	114.5	772	7.250	135.0	772	36.25	107.0	772	41.00	126.5	772	1.000	88.25	772	3.750	158.8	772
5.767
5.800	-30.25	125.0	774	-22.25	143.5	774	2.500	114.5	774	7.250	135.0	774	36.25	106.5	774	41.00	126.5	774	1.250	88.00	774	2.750	158.8	774
5.833
5.867	-30.25	125.0	776	-22.25	143.5	776	1.750	114.0	776	7.000	135.0	776	36.25	106.3	776	40.50	126.8	776	0.250	88.00	776	2.750	158.8	776
5.900
5.933	-31.00	124.5	778	-22.25	143.5	778	1.750	114.0	778	7.000	135.0	778	36.25	106.5	778	40.50	126.8	778	-1.250	87.50	778	2.500	158.8	778
5.967
6.000	-31.00	124.3	780	-22.00	143.5	780	1.750	114.0	780	6.750	134.8	780	36.25	106.5	780	41.25	126.8	780	-2.500	87.75	780	2.250	158.5	780
6.033
6.067	-31.00	124.3	782	-22.00	143.3	782	1.750	114.0	782	6.750	134.8	782	36.25	106.5	782	41.25	126.8	782	-6.000	88.25	782	2.250	158.3	782
6.100
6.133	-31.00	124.3	784	-22.00	143.3	784	1.750	114.0	784	6.250	134.5	784	35.50	105.8	784	41.25	126.8	784	-8.250	88.25	784	1.500	158.0	784
6.167
6.200	-31.00	124.3	786	-21.75	143.3	786	1.250	114.0	786	6.250	134.5	786	35.50	105.8	786	41.25	126.8	786	-10.50	89.00	786	0.750	157.8	786
6.233
6.267	-31.00	124.3	788	-21.75	143.3	788	0.750	114.0	788	6.250	134.5	788	35.50	105.8	788	41.25	126.8	788	-11.00	89.25	788	0.750	157.8	788
6.300
6.333	-31.00	124.3	790	-21.75	143.3	790	0.750	114.0	790	5.500	134.5	790	34.75	105.8	790	40.75	126.8	790	-13.00	90.25	790	0.250	157.8	790
6.367
6.400	-31.00	124.3	792	-22.25	143.3	792	0.750	114.0	792	5.500	134.5	792	34.50	106.3	792	40.75	126.8	792	-14.25	90.75	792	-0.500	157.8	792
6.433
6.467	-31.00	124.3	794	-22.50	143.5	794	0.250	114.3	794	5.250	134.5	794	34.00	106.5	794	40.75	126.8	794	-14.50	91.25	794	-2.250	157.8	794
6.500
6.533	-32.00	124.5	796	-22.75	143.5	796	-0.250	114.3	796	4.500	134.5	796	33.25	106.5	796	40.25	126.8	796	-15.25	92.00	796	-2.500	157.0	796
6.567
6.600	-32.00	124.5	798	-22.50	143.5	798	-1.000	114.3	798	4.500	134.5	798	33.25	106.5	798	40.25	127.0	798	-17.25	92.75	798	-2.500	157.0	798
6.633
6.667	-32.00	124.5	800	-22.50	143.5	800	-1.000	114.3	800	4.500	134.5	800	33.00	105.8	800	40.25	127.0	800	-18.25	93.50	800	-2.500	157.0	800
6.700
6.733	-32.00	124.3	802	-22.00	143.0	802	-1.000	114.3	802	4.750	134.0	802	33.00	105.8	802	39.75	127.0	802	-18.50	94.00	802	-1.250	156.8	802
6.767
6.800	-31.00	123.5	804	-21.75	142.8	804	0.500	113.3	804	6.250	133.0	804	33.50	105.8	804	40.25	126.8	804	-18.25	93.25	804	-0.500	156.3	804
6.833
6.867	-31.00	123.5	806	-21.25	142.3	806	0.750	113.0	806	6.000	133.0	806	34.00	105.5	806	40.75	126.8	806	-18.50	93.25	806	2.250	155.3	806
6.900
6.933	-31.00	123.3	808	-20.25	141.8	808	0.750	113.0	808	6.500	132.5	808	35.00	105.3	808	42.00	126.0	808	-18.00	93.00	808	4.250	155.0	808
6.967
7.000	-29.25	122.3	810	-19.00	140.8	810	1.000	113.0	810	7.000	132.5	810	35.00	105.3	810	42.00	126.0	810	-17.00	92.25	810	5.750	154.5	810
7.033
7.067	-29.00	122.0	812	-19.25	140.8	812	1.750	112.8	812	7.500	132.3	812	35.25	105.3	812	42.75	126.0	812	-16.25	92.25	812	7.750	154.0	812
7.100
7.133	-28.75	121.5	814	-17.50	139.5	814	2.750	112.5	814	8.500	132.0	814	36.25	105.3	814	43.00	126.0	814	-14.00	91.25	814	9.500	153.0	814
7.167
7.200	-28.25	121.5	816	-17.00	140.0	816	3.500	112.0	816	10.25	131.8	816	38.50	104.5	816	43.00	126.0	816	-13.25	90.75	816	11.25	152.3	816
7.233
7.267	-28.00	121.5	818	-17.00	140.0	818	4.000	111.8	818	11.00	131.5	818	39.00	104.3	818	43.75	125.5	818	-10.75	89.75	818	12.25	152.0	818
7.300
7.333	-28.00	121.5	820	-17.00	140.0	820	4.500	111.5	820	10.75	131.5	820	39.00	104.0	820	44.50	125.5	820	-9.750	88.75	820	13.00	152.0	820
7.367
7.400	-28.50	122.3	822	-17.00	140.0	822	4.250	111.8	822	10.75	131.5	822	38.75	104.0	822	44.50	125.5	822	-9.250	88.50	822	13.50	152.0	822
7.433
7.467	-28.50	122.0	824	-17.50	140.8	824	4.250	111.8	824	10.75	132.0	824	38.25	104.3	824	44.25	125.5	824	-8.750	88.50	824	14.00	152.0	824
7.500
7.533	-28.50	122.0	826	-18.25	141.3	826	4.000	111.8	826	10.50	132.3	826	38.25	104.5	826	44.00	125.5	826	-8.500	88.50	826	14.50	152.0	826
7.567
7.600	-29.25	122.5	828	-18.50	141.5	828	3.500	112.3	828	10.00	132.3	828	37.50	105.0	828	43.50	126.0	828	-7.250	88.50	828	15.00	152.0	828
7.633
7.667	-29.25	122.5	830	-19.00	141.5	830	3.500	112.3	830	10.00	132.5	830	38.00	105.0	830	43.25	126.5	830	-6.500	88.50	830	15.00	152.0	830
7.700
7.733	-29.25	122.5	832	-19.75	142.8	832	3.250	112.5	832	10.00	132.5	832	37.75	105.5	832	42.75	126.8	832	-5.750	88.50	832	15.00	152.0	832
7.767
7.800	-29.50	123.3	834	-20.25	142.8	834	3.000	113.0	834	9.500	133.0	834	37.75	105.5	834	42.50	126.8	834	-4.750	88.50	834	15.75	152.0	834
7.833
7.867	-30.25	123.3	836	-20.25	142.8	836	2.750	113.0	836	9.250	133.3	836	37.50	105.5	836	41.50	128.0	836	-4.750	88.50	836	16.25	152.0	836
7.900
7.933	-30.25	123.5	838	-20.50	143.3	838	2.750	113.0	838	9.000	133.3	838	37.25	106.0	838	41.25	128.0	838	-4.750	88.50	838	16.50	152.0	838
7.967
8.000	-30.50	123.5	840	-21.25	143.8	840	2.250	113.3	840	8.000	133.5	840	37.25	106.5	840	40.75	128.5	840	-4.500	88.50	840	17.00	152.0	840
8.033
8.067	-30.50	123.5	842	-21.25	143.8	842	2.000	113.3	842	8.000	133.5	842	36.75	106.8	842	40.50	129.0	842	-3.250	88.00	842	18.00	151.8	842
8.100
8.133	-30.75	123.8	844	-22.00	144.3	844	2.000	113.5	844	7.750	133.5	844	36.75	106.8	844	40.50	129.3	844	-1.750	88.00	844	19.75	151.3	844
8.167
8.200	-31.00	124.0	846	-22.00	144.3	846	2.250	113.5	846	8.250	133.8	846	37.00	107.3	846	39.50	129.5	846	-0.500	87.50	846	20.00	151.3	846
8.233
8.267	-31.00	124.0	848	-22.25	144.3	848	2.250	113.5	848	8.500	133.8	848	37.25	107.3	848	39.50	129.5	848	0.000	87.50	848	20.50	151.0	848
8.300
8.333	-31.00	123.8	850	-22.25	144.3	850	2.250	113.5	850	9.000	133.8	850	37.25	107.3	850	39.50	129.5	850	-0.500	87.25	850	20.75	150.3	850
8.367
8.400	-31.00	123.8	852	-22.75	144.0	852	2.250	113.5	852	9.000	133.8	852	37.25	107.8	852	39.50	129.5	852	-0.500	87.25	852	21.75	150.0	852
8.433
8.467	-31.00	123.8	854	-22.75	144.0	854	2.250	113.5	854	9.000	133.8	854	37.25	107.8	854	39.50	129.5	854	-0.500	87.25	854	22.50	149.8	854
8.500
8.533	-31.00	123.8	856	-22.75	144.0	856	2.250	113.5	856	9.000	133.8	856	37.25	107.8	856	38.75	129.5	856	-1.000	87.25	856	23.25	149.5	856
8.567
8.600	-30.75	124.3	858	-22.75	144.0	858	2.250	113.5	858	9.000	133.8	858	37.25	107.8	858	38.75	129.5	858	-2.000	87.50	858	23.50	149.5	858
8.633
8.667	-30.50	124.0	860	-22.25	144.3	860	1.750	113.8	860	9.250	134.3	860	37.25	107.8	860	38.75	129.3	860	-3.000	87.75	860	23.50	149.5	860
8.700
8.733	-30.25	123.8	862	-22.25	144.0	862	2.000	114.0	862	9.250	134.3	862	38.00	107.3	862	38.75	129.3	862	-5.000	88.50	862	23.50	149.8	862
8.767
8.800	-29.75	124.0	864	-22.25	144.0	864	2.250	114.0	864	9.250	134.3	864	38.00	107.3	864	38.75	129.3	864	-7.250	89.50	864	24.75	149.5	864
8.833
8.867	-29.75	124.0	866	-22.25	143.8	866	2.250	114.0	866	9.750	134.3	866	38.00	107.3	866	38.75	129.3	866	-8.250	90.00	866	26.00	149.3	866
8.900
8.933	-29.75	124.0	868	-22.25	143.8	868	2.250	114.0	868	10.00	134.3	868	38.50	107.3	868	39.25	129.0	868	-9.000	90.75	868	26.25	149.3	868
8.967
9.000	-28.50	123.5	870	-22.00	143.8	870	2.250	114.0	870	10.00	134.3	870	38.50	107.3	870	39.75	129.0	870	-11.50	91.75	870	26.25	149.3	870
9.033
9.067	-28.25	123.8	872	-21.50	143.8	872	2.250	113.8	872	10.00	134.3	872	38.50	107.3	872	39.75	129.0	872	-13.25	92.50	872	26.50	149.3	872
9.100
9.133	-28.25	123.8	874	-21.50	143.8	874	2.250	113.8	874	10.00	134.3	874	38.75	107.3	874	39.75	129.0	874	-14.00	93.50	874	26.50	149.5	874
9.167
9.200	-28.25	123.5	876	-21.50	143.8	876	2.250	113.8	876	10.25	134.3	876	38.75	107.3	876	39.75	129.0	876	-14.75	94.25	876	26.00	150.5	876
9.233
9.267	-28.25	123.5	878	-21.50	143.5	878	2.250	113.8	878	10.00	134.8	878	38.75	107.3	878	39.75	128.8	878	-15.50	95.00	878	25.00	151.3	878
9.300
9.333	-28.50	123.8	880	-21.50	143.5	880	2.250	113.8	880	10.00	134.8	880	38.75	107.3	880	39.75	128.8	880	-16.75	95.75	880	22.75	152.8	880
9.367
9.400	-28.75	123.8	882	-21.50	143.5	882	2.250	113.8	882	10.00	134.8	882	38.75	107.3	882	39.75	128.8	882	-17.00	96.75	882	21.25	154.3	882
9.433
9.467	-28.75	123.8	884	-22.00	143.3	884	2.000	114.3	884	9.250	134.8	884	38.50	107.3	884	39.75	128.8	884	-18.50	98.25	884	20.25	154.5	884
9.500
9.533	-28.75	123.8	886	-22.00	143.3	886	1.750	114.3	886	8.750	134.8	886	38.00	107.5	886	39.75	129.0	886	-19.50	98.25	886	18.75	155.8	886
9.567
9.600	-28.75	123.8	888	-22.00	143.5	888	1.250	114.3	888	8.750	135.0	888	38.00	107.5	888	39.50	129.0	888	-19.75	98.50	888	16.75	156.5	888
9.633
9.667	-29.00	123.8	890	-22.25	143.5	890	1.250	114.3	890	8.750	135.0	890	37.00	107.5	890	39.50	129.0	890	-19.75	98.50	890	15.00	157.3	890
9.700
9.733	-29.25	124.3	892	-22.25	143.5	892	1.250	114.3	892	8.750	135.0	892	37.50	107.3	892	39.50	129.0	892	-19.50	98.25	892	12.75	158.0	892
9.767
9.800	-29.25	124.3	894	-21.75	143.3	894	1.250	114.3	894	8.750	135.0	894	37.50	107.3	894	39.50	129.0	894	-19.25	97.50	894	11.25	158.3	894
9.833
9.867	-29.25	124.3	896	-21.75	143.3	896	1.250	114.3	896	8.500	135.0	896	37.50	107.3	896	40.25	128.5	896	-19.50	97.00	896	11.00	158.5	896
9.900
9.933	-29.50	124.5	898	-21.50	143.5	898	1.250	114.3	898	8.500	135.0	898	37.50	107.3	898	40.25	128.3	898	-19.25	95.25	898	9.250	158.5	898
9.967
10.000	-29.75	125.0	900	-21.25	143.5	900	1.250	114.3	900	8.250	135.0	900	36.25	106.8	900	40.25	127.8	900	-19.25	94.75	900	8.250	158.3	900
10.033
10.067	-30.00	125.3	902	-21.25	143.5	902	0.750	114.3	902	8.000	134.8	902	36.50	106.8	902	40.25	127.8	902	-18.25	94.50	902	7.500	158.5	902
10.100
10.133	-30.75	125.3	904	-21.25	143.5	904	0.750	114.3	904	8.000	134.8	904	36.25	106.8	904	40.25	127.8	904	-18.00	94.75	904	6.500	158.5	904
10.167
10.200	-30.75	125.3	906	-21.25	143.5	906	0.750	114.3	906	7.500	135.0	906	36.25	106.8	906	40.25	127.8	906	-15.25	94.25	906	6.000	158.8	906
10.233
10.267	-30.75	125.3	908	-21.25	143.5	908	0.750	114.3	908	7.000	134.8	908	36.25	106.5	908	40.25	127.8	908	-15.50	94.00	908	4.250	159.0	908
10.300
10.333	-30.75	125.3	910	-21.25	143.5	910	0.750	114.3	910	7.000	134.8	910	36.25	106.5	910	40.25	127.8	910	-14.50	93.75	910	3.250	158.8	910
10.367
10.400	-30.75	125.3	912	-21.25	143.5	912	1.000	114.3	912	6.750	134.5	912	36.25	106.3	912	40.25	127.8	912	-12.25	92.75	912	2.000	158.8	912
10.433
10.467	-31.00	125.0	914	-21.25	143.5	914	1.000	114.3	914	6.500	133.5	914	36.25	106.3	914	40.25	127.8	914	-10.25	92.50	914	1.250	158.5	914
10.500
10.533	-31.25	124.8	916	-21.25	143.5	916	0.500	114.3	916	6.250	132.8	916	36.50	106.0	916	40.75	127.0	916	-10.25	92.25	916	0.000	157.8	916
10.567
10.600	-31.50	124.5	918	-21.25	143.5	918	0.500	113.8	918	6.250	132.5	918	35.75	104.8	918	40.75	126.8	918	-9.500	91.25	918	-0.250	157.0	918
10.633
10.667	-31.50	124.0	920	-21.25	143.5	920	0.750	112.8	920	6.250	132.5	920	35.25	104.0	920	40.50	126.0	920	-7.000	89.75	920	0.750	156.3	920
10.700
10.733	-31.50	124.0	922	-20.50	143.0	922	0.750	112.8	922	6.250	132.5	922	35.25	103.5	922	40.25	126.0	922	-7.000	89.75	922	0.750	156.3	922
10.767
10.800	-31.50	124.0	924	-20.50	143.0	924	0.750	112.8	924	6.250	132.5	924	35.00	103.5	924	40.25	125.8	924	-7.000	89.75	924	1.750	156.0	924
10.833
10.867	-31.75	124.0	926	-20.50	143.0	926	0.500	112.5	926	6.250	132.5	926	35.00	103.5	926	40.25	125.8	926	-5.000	89.00	926	2.500	155.8	926
10.900
10.933	-32.00	124.8	928	-20.75	143.3	928	0.500	112.5	928	6.250	132.5	928	34.25	103.5	928	40.25	125.8	928	-4.500	88.75	928	3.750	155.8	928
10.967
11.000	-32.00	124.8	930	-21.25	143.5	930	0.250	112.8	930	6.250	132.5	930	34.25	103.5	930	40.25	125.8	930	-3.750	88.25	930	4.500	155.5	930
11.033
11.067	-32.00	124.8	932	-21.75	144.0	932	0.250	112.8	932	6.500	132.8	932	34.25	103.5	932	40.25	125.8	932	-2.500	88.25	932	5.250	155.8	932
11.100
11.133	-31.75	125.5	934	-21.50	144.0	934	0.250	112.8	934	7.000	133.0	934	34.00	103.8	934	40.25	125.8	934	-2.250	88.50	934	5.750	155.8	934
11.167
11.200	-31.75	125.5	936	-21.25	144.3	936	0.250	112.8	936	7.000	133.0	936	34.25	104.0	936	40.75	126.0	936	-1.250	88.50	936	7.000	155.8	936
11.233
11.267	-30.75	125.8	938	-21.00	144.5	938	1.750	113.0	938	7.500	133.5	938	34.25	104.0	938	41.50	126.0	938	0.250	88.50	938	8.250	155.3	938
11.300
11.333	-29.75	126.0	940	-20.75	144.8	940	1.750	113.0	940	7.500	133.5	940	34.75	104.0	940	42.25	126.0	940	1.250	88.25	940	9.750	154.8	940
11.367
11.400	-29.25	126.0	942	-20.25	144.8	942	1.750	113.3	942	7.500	133.5	942	35.25	104.5	942	43.00	126.3	942	1.750	88.00	942	12.25	154.0	942
11.433
11.467	-29.25	126.0	944	-20.25	144.8	944	2.250	113.3	944	8.000	133.8	944	35.75	104.5	944	43.00	126.3	944	2.000	87.75	944	13.50	154.0	944
11.500
11.533	-28.75	126.3	946	-20.50	145.0	946	2.500	113.5	946	8.250	133.8	946	35.75	104.5	946	43.00	126.5	946	2.000	87.75	946	14.00	153.5	946
11.567
11.600	-28.75	126.3	948	-20.25	145.0	948	2.500	113.5	948	8.500	134.3	948	35.75	104.8	948	43.00	126.5	948	-0.750	88.00	948	15.25	153.3	948
11.633
11.667	-29.00	126.3	950	-20.00	145.0	950	2.250	113.5	950	8.500	134.3	950	35.75	104.8	950	43.00	126.3	950	-2.250	88.25	950	15.75	152.8	950
11.700
11.733	-29.25	126.8	952	-20.00	145.0	952	2.000	113.5	952	8.500	134.3	952	35.25	104.8	952	42.75	126.3	952	-4.250	88.75	952	16.25	152.8	952
11.767
11.800	-29.25	126.8	954	-20.25	145.3	954	1.500	113.5	954	8.500	134.3	954	35.25	104.8	954	41.75	126.3	954	-6.750	89.25	954	16.25	152.8	954
11.833
11.867	-29.25	126.8	956	-20.25	145.3	956	1.250	113.5	956	8.500	134.3	956	35.25	104.8	956	41.75	126.3	956	-9.000	90.00	956	16.25	152.8	956
11.900
11.933	-29.75	127.0	958	-20.50	145.3	958	0.750	113.8	958	8.500	134.8	958	34.75	105.0	958	41.75	126.3	958	-11.00	91.25	958	16.50	152.8	958
11.967
12.000	-29.75	127.0	960	-20.50	145.3	960	0.750	114.0	960	8.500	135.3	960	34.75	105.0	960	41.75	126.3	960	-13.25	92.50	960	17.25	152.8	960
12.033
12.067	-29.75	127.5	962	-21.00	145.8	962	1.000	114.3	962	8.500	135.3	962	35.00	105.3	962	41.75	126.8	962	-13.75	93.75	962	19.00	152.0	962
12.100
12.133	-29.50	127.8	964	-21.00	145.8	964	0.750	114.8	964	8.500	135.3	964	35.00	105.8	964	40.75	127.5	964	-15.50	94.50	964	20.25	152.0	964
12.167
12.200	-29.25	128.5	966	-21.00	146.0	966	0.750	114.8	966	9.000	135.3	966	35.00	106.0	966	41.25	127.3	966	-16.00	96.00	966	20.75	152.0	966
12.233
12.267	-29.25	128.5	968	-20.75	146.0	968	0.750	115.5	968	9.250	135.3	968	35.00	106.0	968	41.00	127.3	968	-17.25	97.50	968	21.75	152.0	968
12.300
12.333	-29.00	128.5	970	-20.75	146.0	970	1.250	115.5	970	9.250	135.3	970	35.00	106.0	970	41.50	127.5	970	-18.75	98.50	970	22.50	152.0	970
12.367
12.400	-29.00	128.5	972	-20.75	146.0	972	1.500	116.0	972	9.750	135.8	972	35.50	106.5	972	41.25	127.8	972	-19.00	99.25	972	23.25	152.0	972
12.433
12.467	-29.25	128.8	974	-20.75	147.0	974	1.500	116.0	974	10.00	135.8	974	35.50	106.5	974	41.25	127.8	974	-19.25	99.75	974	25.00	151.3	974
12.500
12.533	-29.00	129.0	976	-20.25	147.0	976	1.500	116.3	976	10.25	136.3	976	35.50	106.3	976	41.25	127.8	976	-19.25	99.75	976	27.25	150.8	976
12.567
12.600	-29.00	129.3	978	-20.00	147.0	978	1.250	116.5	978	10.25	136.3	978	36.25	106.8	978	41.25	128.0	978	-18.00	98.50	978	28.50	150.8	978
12.633
12.667	-29.00	129.3	980	-20.00	147.0	980	1.500	116.5	980	10.25	136.3	980	36.25	106.8	980	40.75	128.3	980	-18.00	98.50	980	29.75	150.8	980
12.700
12.733	-28.50	129.5	982	-19.25	147.3	982	1.500	116.3	982	10.50	136.3	982	36.75	107.0	982	41.25	128.3	982	-15.75	97.75	982	31.00	150.3	982
12.767
12.800	-28.25	129.5	984	-19.50	147.3	984	2.250	116.3	984	11.75	136.5	984	36.75	107.3	984	41.25	128.3	984	-13.75	96.75	984	31.00	150.3	984
12.833
12.867	-28.25	129.8	986	-19.50	147.3	986	2.500	116.3	986	12.00	136.8	986	36.75	107.3	986	41.25	128.3	986	-11.75	96.25	986	31.75	150.5	986
12.900
12.933	-28.00	130.3	988	-19.75	147.5	988	3.250	116.8	988	12.50	136.8	988	37.50	107.3	988	41.25	128.3	988	-10.25	95.25	988	32.00	150.8	988
12.967
13.000	-28.00	130.3	990	-18.75	147.5	990	3.250	116.8	990	12.50	136.8	990	37.50	107.5	990	41.75	128.0	990	-9.750	95.00	990	31.25	150.8	990
13.033
13.067	-27.50	130.3	992	-19.50	148.3	992	2.750	117.0	992	12.50	136.8	992	37.75	107.8	992	42.00	128.0	992	-9.000	95.25	992	30.75	152.0	992
13.100
13.133	-27.50	130.3	994	-18.25	148.0	994	3.000	117.0	994	12.50	136.8	994	37.75	107.8	994	42.00	128.0	994	-7.000	94.50	994	29.75	152.8	994
13.167
13.200	-27.50	129.8	996	-18.25	148.0	996	3.000	117.0	996	12.25	137.0	996	37.50	107.8	996	42.25	128.3	996	-7.250	94.00	996	28.75	153.3	996
13.233
13.267	-28.00	130.0	998	-18.50	148.3	998	3.000	117.0	998	12.25	137.0	998	37.50	107.8	998	42.25	128.3	998	-6.500	94.00	998	27.00	155.5	998
13.300
13.333	-28.50	130.0	1000	-18.50	148.5	1000	2.750	117.0	1000	11.50	137.0	1000	37.50	107.8	1000	42.25	128.3	1000	-5.500	93.25	1000	24.00	157.0	1000
