## Supplementary material for "Trunk muscle activity across various trunk–limb coordination patterns in centipede locomotion": Data S1: muti-slow-#1-2-track.csv

#multi:
	mass A			mass B			mass C			mass D			mass E			mass F			mass G			mass H
t	x	y	frame	x	y	frame	x	y	frame	x	y	frame	x	y	frame	x	y	frame	x	y	frame	x	y	frame
0.000	-40.50	144.0	1300	-36.75	164.5	1300	-10.50	136.5	1300	-4.000	156.5	1300	23.75	129.5	1300	26.75	150.8	1300	-23.50	116.5	1300	15.00	173.5	1300
0.033
0.067	-40.50	144.0	1302	-37.00	164.8	1302	-10.75	136.3	1302	-4.250	156.5	1302	23.50	129.5	1302	26.50	151.3	1302	-21.25	115.8	1302	14.50	174.3	1302
0.100
0.133	-40.75	143.8	1304	-37.00	164.8	1304	-11.00	136.5	1304	-4.250	156.5	1304	23.50	129.5	1304	26.50	151.3	1304	-18.50	115.8	1304	13.50	176.0	1304
0.167
0.200	-40.50	143.8	1306	-37.00	164.8	1306	-11.00	136.8	1306	-4.000	156.8	1306	23.75	129.3	1306	26.50	151.3	1306	-17.00	116.0	1306	11.75	177.5	1306
0.233
0.267	-41.00	143.8	1308	-37.00	164.8	1308	-11.00	136.8	1308	-3.750	156.8	1308	23.75	129.3	1308	26.75	151.3	1308	-15.75	115.5	1308	10.25	178.5	1308
0.300
0.333	-41.00	144.0	1310	-36.75	164.8	1310	-10.75	136.8	1310	-3.500	157.0	1310	24.00	129.3	1310	26.75	151.3	1310	-15.25	115.3	1310	8.250	179.0	1310
0.367
0.400	-41.00	144.3	1312	-36.50	165.0	1312	-9.750	137.0	1312	-3.500	157.3	1312	24.25	129.3	1312	27.00	151.3	1312	-13.25	115.3	1312	5.750	181.8	1312
0.433
0.467	-41.00	144.5	1314	-36.00	165.3	1314	-9.750	137.0	1314	-3.500	157.5	1314	24.00	129.3	1314	27.50	151.5	1314	-12.50	115.5	1314	3.500	182.3	1314
0.500
0.533	-41.25	145.0	1316	-36.00	165.3	1316	-9.750	137.5	1316	-3.500	157.8	1316	23.75	129.3	1316	27.50	151.5	1316	-11.50	114.8	1316	1.750	183.0	1316
0.567
0.600	-41.25	145.0	1318	-35.25	165.8	1318	-9.750	137.8	1318	-3.500	157.8	1318	23.50	130.3	1318	27.00	151.8	1318	-11.00	114.8	1318	-0.250	183.5	1318
0.633
0.667	-41.75	146.3	1320	-34.75	166.0	1320	-10.00	138.0	1320	-3.500	158.0	1320	23.00	131.3	1320	27.00	151.8	1320	-10.25	114.0	1320	-2.250	183.5	1320
0.700
0.733	-42.00	146.3	1322	-34.75	166.3	1322	-10.00	138.3	1322	-3.750	158.0	1322	23.25	131.3	1322	27.25	151.8	1322	-9.500	114.0	1322	-4.250	183.8	1322
0.767
0.800	-42.00	146.8	1324	-34.50	166.3	1324	-10.00	138.3	1324	-4.250	158.0	1324	23.25	131.0	1324	27.25	151.8	1324	-8.500	113.8	1324	-5.750	183.8	1324
0.833
0.867	-42.00	147.3	1326	-34.25	166.3	1326	-9.500	138.3	1326	-4.250	157.8	1326	23.50	130.8	1326	27.75	151.8	1326	-7.500	113.3	1326	-7.000	183.5	1326
0.900
0.933	-41.75	147.5	1328	-33.75	166.3	1328	-9.000	138.0	1328	-4.250	157.8	1328	23.50	130.5	1328	28.00	151.8	1328	-7.000	113.0	1328	-9.500	183.3	1328
0.967
1.000	-41.75	147.8	1330	-33.25	166.8	1330	-9.250	137.5	1330	-3.750	157.8	1330	23.50	130.5	1330	28.00	151.8	1330	-7.000	113.0	1330	-12.25	183.3	1330
1.033
1.067	-41.50	148.3	1332	-32.75	167.3	1332	-9.000	137.5	1332	-3.500	157.5	1332	23.75	130.3	1332	28.25	151.5	1332	-6.000	112.5	1332	-12.75	182.3	1332
1.100
1.133	-41.25	149.0	1334	-32.25	167.5	1334	-9.000	137.5	1334	-3.250	157.5	1334	23.75	130.3	1334	28.75	151.5	1334	-5.750	112.3	1334	-12.75	182.0	1334
1.167
1.200	-41.50	149.3	1336	-32.00	167.8	1336	-9.000	137.8	1336	-3.000	157.5	1336	23.75	130.3	1336	28.75	151.5	1336	-5.500	112.0	1336	-13.50	181.3	1336
1.233
1.267	-40.75	149.8	1338	-31.00	168.3	1338	-9.000	138.3	1338	-3.000	157.8	1338	23.75	129.5	1338	29.00	151.8	1338	-6.500	111.8	1338	-13.50	181.5	1338
1.300
1.333	-40.25	150.5	1340	-30.25	169.0	1340	-9.000	138.3	1340	-3.000	157.8	1340	23.75	129.5	1340	29.50	152.0	1340	-7.000	111.8	1340	-12.00	181.8	1340
1.367
1.400	-40.00	151.5	1342	-29.25	169.3	1342	-8.750	138.5	1342	-3.000	157.8	1342	23.75	130.0	1342	30.00	152.3	1342	-8.000	112.0	1342	-10.50	181.8	1342
1.433
1.467	-39.75	152.0	1344	-29.00	169.8	1344	-8.750	138.8	1344	-2.750	158.0	1344	23.75	130.0	1344	30.00	152.3	1344	-9.250	112.5	1344	-8.250	181.8	1344
1.500
1.533	-39.75	152.0	1346	-28.50	169.8	1346	-9.000	139.0	1346	-2.750	158.8	1346	23.75	130.0	1346	29.75	152.5	1346	-11.25	113.0	1346	-5.250	181.0	1346
1.567
1.600	-39.25	153.0	1348	-28.25	170.5	1348	-9.000	139.5	1348	-2.750	159.0	1348	23.75	130.0	1348	29.75	152.5	1348	-15.00	114.3	1348	-2.250	180.5	1348
1.633
1.667	-38.75	153.5	1350	-29.00	171.8	1350	-9.250	139.8	1350	-2.500	159.5	1350	23.75	130.3	1350	29.50	152.8	1350	-16.50	115.5	1350	-1.000	180.3	1350
1.700
1.733	-38.50	154.3	1352	-28.75	172.0	1352	-9.250	140.3	1352	-2.500	159.8	1352	23.50	130.5	1352	29.50	152.8	1352	-19.75	116.5	1352	1.000	180.3	1352
1.767
1.800	-38.00	154.5	1354	-28.75	172.5	1354	-9.250	140.8	1354	-2.000	161.0	1354	23.50	130.5	1354	29.50	152.8	1354	-22.00	118.3	1354	2.750	179.8	1354
1.833
1.867	-37.75	154.8	1356	-28.75	173.5	1356	-9.250	141.0	1356	-1.750	161.3	1356	23.50	130.8	1356	29.25	152.8	1356	-22.50	120.5	1356	4.000	180.3	1356
1.900
1.933	-37.75	155.0	1358	-28.75	174.3	1358	-9.250	142.0	1358	-1.250	161.8	1358	23.50	131.0	1358	29.50	152.8	1358	-25.50	122.3	1358	4.750	180.0	1358
1.967
2.000	-37.25	154.8	1360	-28.75	174.5	1360	-9.500	142.5	1360	-0.750	162.0	1360	23.75	131.3	1360	29.75	152.8	1360	-27.00	123.8	1360	7.250	179.5	1360
2.033
2.067	-37.00	154.8	1362	-28.75	174.5	1362	-9.500	142.5	1362	-0.750	162.0	1362	23.75	131.3	1362	30.00	153.0	1362	-28.25	125.5	1362	7.750	178.8	1362
2.100
2.133	-37.00	154.8	1364	-29.50	174.0	1364	-9.500	142.8	1364	-0.750	162.0	1364	24.50	131.3	1364	29.75	152.8	1364	-29.25	126.5	1364	9.000	178.0	1364
2.167
2.200	-37.00	154.5	1366	-29.50	174.0	1366	-10.25	142.5	1366	-0.750	162.0	1366	24.50	131.3	1366	29.25	153.0	1366	-30.25	127.0	1366	10.00	177.8	1366
2.233
2.267	-37.00	154.0	1368	-30.00	173.5	1368	-10.25	142.5	1368	-0.500	162.0	1368	24.50	131.3	1368	29.25	153.0	1368	-30.75	127.5	1368	11.00	177.3	1368
2.300
2.333	-37.00	153.0	1370	-30.75	173.0	1370	-10.25	142.5	1370	-0.500	162.0	1370	24.00	131.3	1370	29.25	153.0	1370	-31.25	128.3	1370	13.00	177.3	1370
2.367
2.400	-36.50	152.8	1372	-30.75	173.0	1372	-10.25	142.5	1372	-0.500	161.8	1372	24.00	131.3	1372	29.25	153.0	1372	-31.25	128.3	1372	14.25	176.5	1372
2.433
2.467	-36.25	152.3	1374	-31.50	172.8	1374	-10.00	142.5	1374	-0.500	161.8	1374	24.00	131.3	1374	29.25	153.0	1374	-29.75	128.3	1374	15.25	176.5	1374
2.500
2.533	-36.25	152.3	1376	-31.50	172.8	1376	-10.00	142.5	1376	-0.500	162.3	1376	23.50	131.3	1376	29.25	153.0	1376	-29.75	128.3	1376	16.75	176.3	1376
2.567
2.600	-35.75	152.0	1378	-31.50	172.8	1378	-9.750	142.8	1378	-0.500	162.5	1378	23.50	131.3	1378	29.25	153.0	1378	-28.25	127.5	1378	17.75	176.0	1378
2.633
2.667	-35.75	152.0	1380	-32.25	172.3	1380	-9.750	143.0	1380	-0.500	162.5	1380	23.50	131.5	1380	29.50	153.0	1380	-28.00	127.5	1380	19.50	175.5	1380
2.700
2.733	-35.75	151.5	1382	-33.00	172.0	1382	-9.750	143.0	1382	-0.500	162.5	1382	23.50	131.5	1382	29.50	153.3	1382	-26.75	127.0	1382	19.50	175.5	1382
2.767
2.800	-35.75	151.3	1384	-33.75	171.5	1384	-9.500	143.0	1384	-0.500	162.5	1384	23.50	131.8	1384	29.50	153.3	1384	-26.00	126.5	1384	20.25	175.3	1384
2.833
2.867	-36.25	151.0	1386	-34.00	171.5	1386	-9.250	143.0	1386	-0.500	162.8	1386	23.75	131.8	1386	29.50	153.3	1386	-26.00	126.5	1386	20.00	175.8	1386
2.900
2.933	-36.25	151.0	1388	-34.25	171.3	1388	-9.500	142.8	1388	-0.500	162.8	1388	23.50	131.8	1388	29.50	153.3	1388	-23.00	125.0	1388	19.75	176.8	1388
2.967
3.000	-36.25	150.8	1390	-34.25	171.3	1390	-9.500	142.8	1390	-0.500	162.8	1390	23.00	131.8	1390	29.50	153.5	1390	-22.50	124.8	1390	18.75	178.0	1390
3.033
3.067	-36.25	150.8	1392	-34.25	171.3	1392	-9.500	143.3	1392	-0.500	162.5	1392	22.50	132.0	1392	30.00	153.5	1392	-22.00	124.0	1392	18.00	178.8	1392
3.100
3.133	-36.75	150.8	1394	-34.75	171.0	1394	-9.500	143.3	1394	-1.250	162.5	1394	22.25	132.0	1394	29.25	153.3	1394	-21.25	124.0	1394	17.00	180.8	1394
3.167
3.200	-37.75	150.8	1396	-35.25	170.8	1396	-9.500	143.3	1396	-1.500	162.5	1396	21.50	132.0	1396	29.25	153.3	1396	-19.75	123.0	1396	15.50	181.8	1396
3.233
3.267	-38.25	150.5	1398	-36.50	170.5	1398	-9.750	143.8	1398	-2.250	163.0	1398	20.50	132.5	1398	28.75	154.0	1398	-18.75	122.3	1398	12.00	184.3	1398
3.300
3.333	-38.50	150.3	1400	-37.75	170.8	1400	-10.25	143.8	1400	-3.250	163.0	1400	19.25	132.8	1400	28.75	154.0	1400	-17.25	122.0	1400	9.750	185.3	1400
3.367
3.400	-39.25	150.3	1402	-37.75	170.8	1402	-10.50	144.0	1402	-3.750	163.3	1402	18.00	133.0	1402	28.50	154.3	1402	-17.25	121.8	1402	6.250	186.3	1402
3.433
3.467	-39.50	150.5	1404	-37.50	170.8	1404	-11.00	144.0	1404	-4.750	163.8	1404	17.75	133.3	1404	28.00	154.3	1404	-16.50	121.5	1404	5.500	187.0	1404
3.500
3.533	-39.75	150.8	1406	-37.50	171.0	1406	-11.00	144.5	1406	-4.250	163.8	1406	17.50	133.8	1406	27.50	154.8	1406	-15.50	121.3	1406	3.750	187.3	1406
3.567
3.600	-40.00	151.0	1408	-37.00	171.5	1408	-11.00	144.8	1408	-3.750	164.0	1408	17.50	133.8	1408	27.00	154.8	1408	-14.00	121.3	1408	3.000	188.3	1408
3.633
3.667	-40.00	151.8	1410	-37.00	171.8	1410	-10.25	145.0	1410	-3.750	164.3	1410	18.00	134.0	1410	27.75	155.0	1410	-12.50	121.5	1410	0.500	189.0	1410
3.700
3.733	-40.00	151.8	1412	-37.00	171.8	1412	-9.500	145.0	1412	-3.250	164.3	1412	18.00	134.0	1412	28.75	154.8	1412	-11.75	121.5	1412	0.500	189.3	1412
3.767
3.800	-40.00	151.8	1414	-36.75	171.3	1414	-9.500	145.3	1414	-3.250	164.3	1414	18.50	133.8	1414	29.25	154.8	1414	-9.750	121.3	1414	-0.750	189.8	1414
3.833
3.867	-39.75	152.0	1416	-36.25	171.5	1416	-9.250	144.8	1416	-3.000	164.0	1416	19.00	133.5	1416	29.25	154.5	1416	-7.500	120.8	1416	-1.750	190.0	1416
3.900
3.933	-39.75	152.0	1418	-35.25	171.5	1418	-9.000	144.8	1418	-2.500	163.3	1418	19.50	133.5	1418	29.75	154.3	1418	-5.500	120.3	1418	-2.000	190.0	1418
3.967
4.000	-39.25	152.0	1420	-34.25	171.5	1420	-8.750	144.8	1420	-2.000	162.8	1420	20.00	133.5	1420	30.25	153.8	1420	-3.250	119.5	1420	-2.500	189.5	1420
4.033
4.067	-39.00	152.0	1422	-34.25	171.5	1422	-8.750	144.8	1422	-1.750	162.5	1422	20.00	133.5	1422	30.50	153.8	1422	-0.750	119.0	1422	-3.750	189.3	1422
4.100
4.133	-39.00	152.0	1424	-34.25	171.5	1424	-8.250	144.5	1424	-1.750	162.3	1424	20.00	133.5	1424	30.50	153.8	1424	0.000	119.0	1424	-6.000	188.5	1424
4.167
4.200	-39.00	152.0	1426	-34.50	171.5	1426	-8.750	144.0	1426	-1.750	162.3	1426	20.00	133.3	1426	31.00	153.3	1426	1.250	119.0	1426	-8.000	188.0	1426
4.233
4.267	-39.00	152.0	1428	-34.25	171.5	1428	-8.500	144.0	1428	-1.750	162.0	1428	19.50	133.0	1428	30.75	152.3	1428	1.250	118.8	1428	-9.250	187.3	1428
4.300
4.333	-39.25	152.3	1430	-33.75	171.8	1430	-8.750	143.8	1430	-1.750	162.0	1430	19.75	132.8	1430	30.75	152.0	1430	2.250	118.5	1430	-11.25	187.3	1430
4.367
4.400	-39.50	152.3	1432	-33.75	171.8	1432	-9.000	143.5	1432	-1.750	161.5	1432	19.75	132.5	1432	30.75	152.0	1432	1.500	117.5	1432	-12.25	186.5	1432
4.433
4.467	-39.75	152.3	1434	-33.50	171.8	1434	-9.000	143.3	1434	-2.000	161.3	1434	19.75	132.5	1434	30.50	152.0	1434	0.000	117.3	1434	-12.25	186.5	1434
4.500
4.533	-39.75	152.3	1436	-33.50	171.8	1436	-9.000	143.3	1436	-1.750	161.3	1436	19.50	132.3	1436	30.50	152.0	1436	-1.000	116.8	1436	-12.25	186.5	1436
4.567
4.600	-39.75	152.3	1438	-32.75	172.3	1438	-9.000	143.3	1438	-2.250	160.0	1438	19.75	132.0	1438	30.50	152.3	1438	-1.500	116.8	1438	-12.25	186.5	1438
4.633
4.667	-39.75	152.3	1440	-32.75	172.3	1440	-9.000	143.3	1440	-2.000	160.5	1440	20.25	132.0	1440	31.00	152.5	1440	-2.000	116.8	1440	-12.50	185.0	1440
4.700
4.733	-39.25	152.3	1442	-32.75	172.3	1442	-8.750	143.0	1442	-2.000	160.5	1442	20.25	132.0	1442	31.00	152.5	1442	-4.500	116.5	1442	-9.750	185.0	1442
4.767
4.800	-39.00	152.3	1444	-32.50	172.5	1444	-8.000	143.0	1444	-1.500	160.8	1444	20.25	132.0	1444	31.25	152.3	1444	-6.000	116.5	1444	-8.250	185.0	1444
4.833
4.867	-38.50	152.5	1446	-32.00	173.0	1446	-8.250	143.0	1446	-1.500	160.8	1446	20.50	132.0	1446	31.25	152.5	1446	-8.000	116.3	1446	-6.750	184.5	1446
4.900
4.933	-37.75	152.5	1448	-31.75	173.0	1448	-8.250	142.8	1448	-1.500	161.0	1448	20.75	132.3	1448	31.50	152.5	1448	-10.00	116.8	1448	-3.000	184.0	1448
4.967
5.000	-37.25	152.5	1450	-31.75	172.8	1450	-8.000	143.0	1450	-1.000	161.3	1450	21.50	132.3	1450	31.50	152.5	1450	-11.25	116.8	1450	-1.750	184.5	1450
5.033
5.067	-36.75	152.5	1452	-31.00	172.3	1452	-8.000	143.0	1452	-0.500	161.3	1452	21.75	132.3	1452	31.75	153.0	1452	-13.00	116.8	1452	-0.250	183.8	1452
5.100
5.133	-36.50	152.5	1454	-30.75	171.8	1454	-8.000	143.3	1454	0.000	161.5	1454	22.50	132.5	1454	32.00	153.0	1454	-14.75	117.5	1454	1.250	183.5	1454
5.167
5.200	-36.50	152.0	1456	-30.00	171.8	1456	-8.000	143.3	1456	0.000	161.5	1456	23.50	132.3	1456	32.00	153.0	1456	-17.75	119.0	1456	3.250	182.8	1456
5.233
5.267	-36.50	152.0	1458	-30.00	171.8	1458	-8.000	143.3	1458	0.250	161.5	1458	23.75	132.3	1458	32.50	153.0	1458	-22.00	120.8	1458	4.250	183.0	1458
5.300
5.333	-36.00	151.8	1460	-30.00	172.0	1460	-8.000	143.3	1460	0.750	161.8	1460	23.50	132.3	1460	32.50	153.0	1460	-25.50	122.5	1460	5.750	183.0	1460
5.367
5.400	-36.00	151.8	1462	-31.00	172.8	1462	-8.000	143.8	1462	0.750	161.8	1462	23.50	132.3	1462	32.50	153.0	1462	-26.50	123.3	1462	7.000	181.8	1462
5.433
5.467	-36.00	152.0	1464	-31.50	172.3	1464	-8.250	143.8	1464	0.250	162.0	1464	23.50	132.3	1464	32.00	153.5	1464	-27.25	126.0	1464	9.250	181.3	1464
5.500
5.533	-36.25	152.3	1466	-32.25	172.5	1466	-8.250	143.8	1466	-0.250	162.3	1466	23.00	132.5	1466	31.75	153.3	1466	-27.75	126.5	1466	10.00	181.0	1466
5.567
5.600	-36.25	152.5	1468	-32.50	172.5	1468	-8.500	144.0	1468	-1.000	162.5	1468	22.75	132.5	1468	31.50	153.8	1468	-28.75	127.5	1468	10.50	180.8	1468
5.633
5.667	-36.00	152.8	1470	-33.00	173.0	1470	-8.500	144.3	1470	-1.000	162.5	1470	22.75	132.5	1470	31.00	154.0	1470	-29.75	128.0	1470	11.50	180.5	1470
5.700
5.733	-36.00	152.8	1472	-33.00	173.3	1472	-8.500	144.5	1472	-1.000	162.5	1472	22.50	133.0	1472	31.00	154.0	1472	-25.75	125.0	1472	12.25	180.0	1472
5.767
5.800	-36.00	153.0	1474				-8.500	144.5	1474	-1.000	162.8	1474	22.75	133.0	1474	31.00	154.0	1474	-25.25	124.5	1474	12.75	179.8	1474
5.833
5.867	-36.25	153.0	1476	-33.00	173.3	1476	-8.750	144.8	1476	-0.500	162.8	1476	23.00	133.0	1476	31.00	154.0	1476	-24.25	124.5	1476	14.50	179.3	1476
5.900
5.933	-36.25	152.8	1478	-33.00	173.3	1478	-8.750	144.8	1478	0.250	162.3	1478	23.50	133.0	1478	31.00	154.0	1478	-22.75	124.3	1478	15.75	179.0	1478
5.967
6.000	-36.25	152.3	1480	-33.75	173.0	1480	-8.500	144.3	1480	0.750	162.0	1480	23.50	133.0	1480	31.00	154.0	1480	-22.25	124.0	1480	17.50	178.5	1480
6.033
6.067	-36.00	152.0	1482	-33.50	172.3	1482	-7.750	144.0	1482	1.000	162.0	1482	23.50	133.0	1482	31.00	154.0	1482	-20.00	122.8	1482	17.25	179.0	1482
6.100
6.133	-35.50	151.5	1484	-33.25	171.8	1484	-7.250	143.8	1484	1.250	162.3	1484	23.75	132.5	1484	31.00	154.0	1484	-18.50	122.3	1484	17.25	179.3	1484
6.167
6.200	-35.50	151.0	1486	-33.50	171.3	1486	-7.250	143.8	1486	1.250	162.3	1486	24.50	132.3	1486	31.00	154.0	1486	-17.00	122.0	1486	17.25	179.3	1486
6.233
6.267	-35.50	150.8	1488	-33.50	171.3	1488	-7.250	143.8	1488	1.250	162.3	1488	23.75	132.0	1488	31.00	154.0	1488	-15.50	121.5	1488	17.00	179.3	1488
6.300
6.333	-35.75	150.8	1490	-34.25	171.0	1490	-7.250	143.8	1490	1.250	162.3	1490	23.75	132.0	1490	31.00	154.0	1490	-12.25	119.8	1490	17.00	179.0	1490
6.367
6.400	-36.00	150.5	1492	-34.50	170.0	1492	-7.250	143.8	1492	1.000	161.8	1492	23.50	132.3	1492	31.00	154.0	1492	-11.50	119.8	1492	17.00	179.0	1492
6.433
6.467	-36.50	150.0	1494	-34.00	169.5	1494	-7.000	143.5	1494	0.750	162.0	1494	23.50	132.3	1494	31.00	154.0	1494	-11.25	119.8	1494	16.50	179.3	1494
6.500
6.533	-36.50	149.8	1496	-34.25	169.3	1496	-6.250	142.0	1496	0.500	162.0	1496	23.00	132.3	1496	31.25	154.5	1496	-10.75	120.0	1496	17.00	180.3	1496
6.567
6.600	-36.50	149.5	1498	-34.25	169.3	1498	-6.500	142.5	1498	0.500	162.0	1498	23.00	132.3	1498	31.25	154.5	1498	-10.00	119.8	1498	15.75	181.5	1498
6.633
6.667	-37.00	149.5	1500	-34.25	169.5	1500	-6.500	142.5	1500	0.000	161.5	1500	22.75	132.5	1500	31.25	154.5	1500	-8.250	119.0	1500	15.25	182.0	1500
6.700
6.733	-37.00	149.5	1502	-34.25	169.3	1502	-6.500	142.5	1502	0.000	161.5	1502	22.75	132.8	1502	31.25	154.5	1502	-7.500	119.0	1502	14.00	182.5	1502
6.767
6.800	-37.50	149.3	1504	-34.25	169.3	1504	-6.500	142.5	1504	-0.250	161.5	1504	22.75	133.0	1504	31.25	154.5	1504	-7.250	118.8	1504	10.25	184.8	1504
6.833
6.867	-37.50	149.5	1506	-34.00	169.3	1506	-6.250	142.8	1506	-0.500	161.5	1506	22.75	133.0	1506	31.25	154.5	1506	-6.000	118.5	1506	8.500	185.8	1506
6.900
6.933	-37.50	149.5	1508	-34.00	169.0	1508	-6.250	142.8	1508	-0.750	161.8	1508	22.75	133.8	1508	31.25	154.8	1508	-4.000	117.5	1508	7.500	186.3	1508
6.967
7.000	-38.00	149.0	1510	-33.25	168.5	1510	-5.500	142.8	1510	-0.750	162.0	1510	22.75	133.8	1510	31.25	154.8	1510	-2.000	117.3	1510	3.750	186.8	1510
7.033
7.067	-38.00	149.0	1512	-33.25	168.5	1512	-5.500	142.5	1512	-0.750	162.0	1512	22.50	133.5	1512	31.75	155.0	1512	-1.500	117.3	1512	1.250	187.3	1512
7.100
7.133	-38.00	149.0	1514	-33.00	168.0	1514	-5.250	141.8	1514	-0.750	161.5	1514	22.50	133.5	1514	31.75	155.0	1514	-1.000	117.3	1514	-1.750	187.5	1514
7.167
7.200	-38.00	149.0	1516	-33.25	168.0	1516	-5.500	141.8	1516	-0.750	161.5	1516	22.50	133.5	1516	32.25	155.0	1516	-0.250	116.3	1516	-3.250	187.0	1516
7.233
7.267	-38.00	149.0	1518	-32.75	168.3	1518	-5.750	142.0	1518	-1.250	161.3	1518	22.75	133.5	1518	32.50	155.3	1518	2.250	115.8	1518	-4.750	187.3	1518
7.300
7.333	-38.00	149.3	1520	-32.50	168.5	1520	-6.250	142.3	1520	-1.500	161.5	1520	22.75	133.8	1520	31.75	155.3	1520	3.750	115.3	1520	-7.750	187.0	1520
7.367
7.400	-38.75	149.5	1522	-32.00	168.5	1522	-6.000	142.3	1522	-1.500	161.5	1522	22.75	133.8	1522	31.75	155.3	1522	3.500	115.3	1522	-8.750	186.5	1522
7.433
7.467	-38.75	149.8	1524	-31.50	168.5	1524	-6.000	142.3	1524	-2.000	161.5	1524	22.75	134.3	1524	31.50	155.8	1524	2.500	115.8	1524	-11.75	185.8	1524
7.500
7.533	-39.00	149.8	1526	-31.25	168.8	1526	-5.750	142.5	1526	-2.000	161.5	1526	23.25	134.3	1526	31.25	155.8	1526	2.500	115.5	1526	-12.50	184.5	1526
7.567
7.600	-39.00	149.8	1528	-31.75	169.3	1528	-5.750	142.5	1528	-2.000	161.5	1528	23.25	134.3	1528	32.00	155.3	1528	2.250	115.5	1528	-12.50	184.3	1528
7.633
7.667	-38.75	150.0	1530	-31.25	169.0	1530	-5.750	142.5	1530	-2.000	161.5	1530	23.25	134.5	1530	32.00	155.5	1530	1.500	115.5	1530	-13.25	184.0	1530
7.700
7.733	-38.75	150.0	1532	-30.50	168.8	1532	-5.750	142.5	1532	-2.250	161.8	1532	23.50	135.5	1532	31.75	156.3	1532	1.250	115.5	1532	-12.25	184.3	1532
7.767
7.800	-39.50	149.8	1534	-30.50	169.3	1534	-5.750	142.5	1534	-2.250	161.8	1534	24.00	135.5	1534	31.00	156.3	1534	0.000	115.5	1534	-10.00	184.5	1534
7.833
7.867	-39.50	149.8	1536	-30.50	169.5	1536	-6.250	142.3	1536	-2.250	161.8	1536	24.00	136.0	1536	30.75	156.5	1536	-3.000	115.0	1536	-8.250	184.5	1536
7.900
7.933	-40.00	149.5	1538	-31.25	168.3	1538	-6.250	142.3	1538	-2.500	161.3	1538	24.00	136.0	1538	30.25	156.5	1538	-5.250	115.0	1538	-7.750	184.5	1538
7.967
8.000	-40.25	149.3	1540	-31.50	168.0	1540	-6.250	141.3	1540	-2.500	161.0	1540	24.50	135.5	1540	29.50	155.8	1540	-7.500	115.0	1540	-7.750	183.8	1540
8.033
8.067	-40.25	148.8	1542	-31.00	167.3	1542	-6.250	140.8	1542	-2.750	160.8	1542	24.75	135.5	1542	29.75	155.5	1542	-8.500	114.0	1542	-7.250	182.5	1542
8.100
8.133	-39.75	148.3	1544	-30.50	167.0	1544	-6.250	140.8	1544	-3.000	160.3	1544	24.75	135.3	1544	30.50	155.3	1544	-10.00	113.8	1544	-4.750	182.3	1544
8.167
8.200	-39.00	147.5	1546	-30.50	167.0	1546	-6.250	140.5	1546	-2.500	160.0	1546	24.75	134.8	1546	31.25	155.0	1546	-11.50	113.8	1546	-1.250	181.5	1546
8.233
8.267	-37.75	146.8	1548	-30.75	166.5	1548	-6.250	140.5	1548	-2.000	159.8	1548	25.50	134.5	1548	31.50	154.8	1548	-13.00	114.0	1548	0.000	181.3	1548
8.300
8.333	-38.25	147.0	1550	-30.50	166.5	1550	-6.250	140.0	1550	-1.000	159.8	1550	26.25	134.0	1550	31.75	154.8	1550	-15.00	114.5	1550	4.250	179.8	1550
8.367
8.400	-37.50	147.0	1552	-30.50	166.5	1552	-6.000	139.8	1552	-0.750	159.8	1552	26.25	134.0	1552	32.25	154.8	1552	-17.00	115.5	1552	6.000	179.8	1552
8.433
8.467	-37.25	147.5	1554	-30.25	167.3	1554	-6.000	140.0	1554	-0.250	159.8	1554	27.00	134.0	1554	32.25	154.8	1554	-18.50	116.5	1554	7.500	179.5	1554
8.500
8.533	-37.25	147.5	1556	-30.75	167.8	1556	-6.000	140.0	1556	0.250	160.3	1556	27.00	134.0	1556	32.25	154.8	1556	-20.25	118.0	1556	9.000	179.5	1556
8.567
8.600	-37.25	147.5	1558	-30.75	168.3	1558	-6.000	140.3	1558	0.500	160.8	1558	27.00	134.3	1558	32.25	154.8	1558	-20.75	120.0	1558	10.50	179.5	1558
8.633
8.667	-37.00	147.5	1560	-30.75	168.3	1560	-6.000	140.5	1560	0.500	161.0	1560	26.75	134.5	1560	32.25	154.8	1560	-22.75	120.5	1560	11.50	179.8	1560
8.700
8.733	-36.50	147.8	1562	-32.00	168.8	1562	-6.000	141.0	1562	0.750	161.3	1562	27.00	134.8	1562	32.00	155.0	1562	-22.50	123.0	1562	12.75	180.0	1562
8.767
8.800	-35.75	148.3	1564	-31.75	168.8	1564	-6.000	141.5	1564	0.750	161.3	1564	27.00	135.0	1564	31.50	155.5	1564	-23.75	124.0	1564	13.25	179.8	1564
8.833
8.867	-35.75	148.3	1566	-32.00	168.8	1566	-6.250	142.0	1566	0.750	161.3	1566	27.00	135.3	1566	30.75	155.5	1566	-24.00	124.0	1566	15.00	178.5	1566
8.900
8.933	-36.00	147.8	1568	-32.75	169.0	1568	-6.250	142.0	1568	0.750	161.5	1568	27.50	135.3	1568	31.00	155.8	1568	-25.50	124.0	1568	16.00	178.5	1568
8.967
9.000	-35.75	147.8	1570	-32.75	169.0	1570	-6.750	142.0	1570	0.750	161.5	1570	27.50	135.3	1570	31.00	155.8	1570	-26.75	123.8	1570	17.25	177.8	1570
9.033
9.067	-35.75	147.8	1572	-33.25	169.0	1572	-7.000	141.5	1572	0.750	162.0	1572	27.50	135.3	1572	30.25	155.5	1572	-26.75	123.8	1572	18.00	177.0	1572
9.100
9.133	-35.75	147.5	1574	-34.00	168.8	1574	-7.500	141.3	1574	0.750	161.8	1574	27.50	135.3	1574	30.25	155.5	1574	-25.00	123.0	1574	18.50	177.0	1574
9.167
9.200	-35.50	147.3	1576	-34.75	168.8	1576	-7.500	141.3	1576	0.500	161.5	1576	27.50	135.0	1576	30.25	155.5	1576	-25.00	122.8	1576	19.00	175.8	1576
9.233
9.267	-35.25	147.0	1578	-34.75	168.5	1578	-7.500	141.5	1578	0.500	161.5	1578	27.25	134.5	1578	30.25	155.5	1578	-24.75	122.8	1578	19.75	175.0	1578
9.300
9.333	-35.25	147.0	1580	-34.75	168.0	1580	-7.500	141.5	1580	0.500	161.5	1580	27.25	134.3	1580	30.25	155.5	1580	-24.25	122.8	1580	19.75	175.0	1580
9.367
9.400	-35.25	146.8	1582	-35.00	167.8	1582	-7.000	141.8	1582	0.000	161.5	1582	27.50	134.5	1582	30.00	155.8	1582	-23.25	122.8	1582	18.50	176.5	1582
9.433
9.467	-35.75	146.8	1584	-35.00	167.3	1584	-7.000	141.8	1584	0.000	161.8	1584	27.50	134.8	1584	30.50	155.8	1584	-22.25	122.3	1584	18.25	177.5	1584
9.500
9.533	-36.00	146.8	1586	-35.00	167.3	1586	-7.000	141.8	1586	0.000	161.8	1586	27.50	134.8	1586	30.50	155.8	1586	-21.75	122.3	1586	17.25	177.8	1586
9.567
9.600	-36.50	146.8	1588	-35.00	167.5	1588	-7.000	141.8	1588	0.000	161.8	1588	27.00	135.0	1588	30.25	155.8	1588	-21.25	122.0	1588	16.50	178.3	1588
9.633
9.667	-36.25	146.8	1590	-35.00	167.8	1590	-7.000	141.8	1590	0.000	161.8	1590	27.00	135.5	1590	30.25	156.3	1590	-20.00	121.5	1590	15.50	180.0	1590
9.700
9.733	-36.25	146.8	1592	-35.75	168.3	1592	-7.000	142.0	1592	0.000	161.8	1592	26.75	135.5	1592	30.25	156.3	1592	-18.50	121.0	1592	14.75	180.8	1592
9.767
9.800	-36.50	147.0	1594	-35.75	168.3	1594	-7.000	142.3	1594	0.000	162.0	1594	26.50	135.8	1594	30.25	156.3	1594	-16.25	120.0	1594	13.50	181.3	1594
9.833
9.867	-36.25	147.3	1596	-36.00	168.3	1596	-7.000	142.5	1596	0.000	162.0	1596	26.25	135.5	1596	30.75	156.3	1596	-14.75	120.0	1596	12.00	183.0	1596
9.900
9.933	-36.25	147.3	1598	-36.00	168.3	1598	-7.000	142.5	1598	0.000	162.0	1598	26.00	135.3	1598	31.00	156.3	1598	-13.75	119.5	1598	10.50	184.3	1598
9.967
10.000	-36.25	147.3	1600	-36.00	168.3	1600	-6.750	142.5	1600	0.000	162.3	1600	26.00	135.3	1600	31.50	156.0	1600	-11.50	119.3	1600	6.500	185.8	1600
10.033
10.067	-36.50	147.5	1602	-36.00	168.5	1602	-6.750	142.8	1602	0.000	162.3	1602	26.00	135.3	1602	31.50	156.0	1602	-9.500	118.8	1602	5.250	186.5	1602
10.100
10.133	-37.25	147.8	1604	-36.00	168.5	1604	-6.250	143.0	1604	0.000	162.3	1604	26.00	135.3	1604	32.00	156.3	1604	-9.000	118.8	1604	4.500	186.8	1604
10.167
10.200	-37.00	147.8	1606	-36.00	168.0	1606	-6.250	143.0	1606	-0.250	162.5	1606	25.75	135.3	1606	32.25	156.3	1606	-8.000	119.0	1606	3.250	187.5	1606
10.233
10.267	-37.00	147.8	1608	-36.00	168.0	1608	-6.250	143.0	1608	-0.250	162.5	1608	25.75	135.3	1608	32.25	156.3	1608	-6.750	119.8	1608	2.250	188.0	1608
10.300
10.333	-37.00	147.8	1610	-36.00	168.3	1610	-6.250	143.0	1610	-0.500	163.0	1610	25.00	135.3	1610	32.25	156.3	1610	-6.500	119.8	1610	1.250	188.5	1610
10.367
10.400	-37.00	147.8	1612	-36.00	168.3	1612	-6.000	143.3	1612	-0.500	163.3	1612	24.75	135.5	1612	32.50	156.5	1612	-5.500	119.8	1612	0.000	188.5	1612
10.433
10.467	-37.00	147.8	1614	-36.00	168.3	1614	-5.500	143.5	1614	-0.500	163.3	1614	24.75	135.5	1614	32.75	156.5	1614	-4.500	119.8	1614	-2.000	188.5	1614
10.500
10.533	-37.25	147.8	1616	-35.50	168.3	1616	-5.500	143.5	1616	-0.500	163.3	1616	24.75	135.8	1616	32.75	156.8	1616	-3.750	119.8	1616	-1.750	188.5	1616
10.567
10.600	-37.25	148.0	1618	-35.25	168.3	1618	-5.000	143.5	1618	-0.750	163.3	1618	24.50	136.0	1618	33.00	157.0	1618	-2.750	119.5	1618	-3.000	188.3	1618
10.633
10.667	-37.25	148.0	1620	-35.25	168.3	1620	-5.000	143.5	1620	-1.000	163.3	1620	24.00	136.3	1620	33.00	157.3	1620	-0.750	118.0	1620	-3.750	188.5	1620
10.700
10.733	-37.25	148.0	1622	-34.50	168.3	1622	-5.000	143.5	1622	-1.000	163.3	1622	24.25	136.3	1622	33.00	157.3	1622	0.500	117.5	1622	-5.500	188.5	1622
10.767
10.800	-37.50	148.0	1624	-34.25	168.3	1624	-5.000	143.5	1624	-1.500	163.0	1624	24.25	136.3	1624	33.25	157.3	1624	0.500	117.5	1624	-6.000	188.3	1624
10.833
10.867	-37.75	148.3	1626	-34.00	168.3	1626	-5.000	142.8	1626	-1.500	163.0	1626	24.25	136.3	1626	33.25	157.3	1626	1.000	117.5	1626	-7.500	188.0	1626
10.900
10.933	-37.75	148.3	1628	-32.75	168.3	1628	-5.000	142.8	1628	-2.000	162.5	1628	24.25	136.3	1628	33.00	157.3	1628	0.500	117.3	1628	-8.000	187.8	1628
10.967
11.000	-37.75	148.8	1630	-32.50	168.3	1630	-4.750	143.0	1630	-2.000	162.5	1630	24.50	136.3	1630	32.75	157.3	1630	0.500	117.3	1630	-8.500	187.8	1630
11.033
11.067	-38.25	149.5	1632	-32.50	168.8	1632	-5.250	143.5	1632	-2.000	162.5	1632	24.50	136.3	1632	32.75	157.3	1632	0.750	117.3	1632	-10.00	187.3	1632
11.100
11.133	-38.25	150.0	1634	-32.00	169.5	1634	-5.250	143.5	1634	-2.000	162.5	1634	24.75	136.3	1634	32.75	157.5	1634	1.000	117.3	1634	-11.00	187.5	1634
11.167
11.200	-38.25	150.8	1636	-31.75	169.8	1636	-5.500	144.0	1636	-1.750	163.0	1636	24.50	136.8	1636	32.75	158.0	1636	1.250	117.3	1636	-12.75	187.5	1636
11.233
11.267	-38.25	151.0	1638	-31.75	170.5	1638	-5.500	144.3	1638	-1.750	163.0	1638	24.50	137.0	1638	32.25	158.3	1638	1.250	117.3	1638	-13.75	187.5	1638
11.300
11.333	-38.25	151.0	1640	-31.75	170.5	1640	-5.500	144.3	1640	-1.750	163.0	1640	25.00	137.3	1640	32.00	158.3	1640	1.250	117.3	1640	-14.25	187.3	1640
11.367
11.400	-38.50	151.0	1642	-31.25	170.5	1642	-5.500	143.8	1642	-2.250	162.8	1642	25.00	137.3	1642	31.50	157.5	1642	0.000	116.8	1642	-15.25	186.8	1642
11.433
11.467	-38.75	151.0	1644	-31.00	170.5	1644	-5.500	143.5	1644	-3.000	162.8	1644	25.00	137.3	1644	31.50	157.3	1644	0.000	116.8	1644	-16.25	185.8	1644
11.500
11.533	-38.75	150.8	1646	-31.00	170.5	1646	-5.500	143.3	1646	-3.250	162.3	1646	25.00	137.3	1646	31.50	157.3	1646	-1.000	116.3	1646	-14.25	185.0	1646
11.567
11.600	-39.00	150.8	1648	-31.00	170.5	1648	-5.750	142.8	1648	-3.250	162.0	1648	25.25	137.3	1648	31.25	157.3	1648	-4.250	116.3	1648	-13.25	185.3	1648
11.633
11.667	-39.00	150.8	1650	-30.75	170.3	1650	-6.250	142.3	1650	-3.250	162.0	1650	25.50	137.0	1650	30.75	157.0	1650	-6.000	116.0	1650	-13.75	185.0	1650
11.700
11.733	-39.50	150.5	1652	-30.75	170.3	1652	-6.250	142.3	1652	-2.750	162.0	1652	25.50	137.0	1652	30.50	157.5	1652	-7.250	115.3	1652	-12.75	185.3	1652
11.767
11.800	-39.50	150.5	1654	-30.75	170.3	1654	-6.750	142.0	1654	-2.750	162.0	1654	26.00	137.3	1654	30.50	157.5	1654	-8.750	115.3	1654	-8.750	185.0	1654
11.833
11.867	-39.50	150.5	1656	-30.25	170.0	1656	-6.750	142.0	1656	-3.000	162.0	1656	26.00	137.3	1656	30.50	157.5	1656	-10.25	115.8	1656	-9.000	183.5	1656
11.900
11.933	-39.50	150.5	1658	-30.25	170.0	1658	-6.750	142.0	1658	-3.000	162.0	1658	26.00	137.3	1658	30.50	157.8	1658	-13.25	116.5	1658	-7.750	183.5	1658
11.967
12.000	-39.50	150.5	1660	-30.25	170.0	1660	-7.250	142.0	1660	-3.500	161.8	1660	26.00	137.3	1660	29.75	157.8	1660	-15.00	117.8	1660	-6.750	182.8	1660
12.033
12.067	-39.50	150.5	1662	-30.25	170.0	1662	-7.500	142.5	1662	-3.500	161.8	1662	25.75	137.0	1662	29.50	157.8	1662	-15.75	118.0	1662	-4.750	181.8	1662
12.100
12.133	-39.50	150.5	1664	-31.75	170.3	1664	-7.750	142.5	1664	-3.750	161.8	1664	25.50	137.0	1664	29.00	158.0	1664	-18.25	118.8	1664	-3.750	181.5	1664
12.167
12.200	-39.50	150.8	1666	-32.00	170.3	1666	-8.000	142.5	1666	-4.250	161.5	1666	25.50	137.3	1666	28.75	158.5	1666	-18.75	119.3	1666	-2.250	180.8	1666
12.233
12.267	-39.50	150.8	1668	-32.25	170.3	1668	-8.250	142.3	1668	-4.250	161.5	1668	25.50	137.3	1668	27.50	158.3	1668	-19.75	119.8	1668	-1.500	180.3	1668
12.300
12.333	-39.50	150.5	1670	-33.00	170.5	1670	-9.000	142.3	1670	-4.250	161.8	1670	25.50	137.8	1670	27.75	159.3	1670	-20.75	120.3	1670	-1.000	180.0	1670
12.367
12.400	-39.75	150.0	1672	-33.00	170.5	1672	-8.500	141.8	1672	-4.500	161.8	1672	25.50	137.8	1672	27.50	159.3	1672	-22.50	121.3	1672	0.000	179.8	1672
12.433
12.467	-39.50	149.8	1674	-33.25	170.0	1674	-8.500	141.8	1674	-4.500	161.8	1674	26.25	137.8	1674	27.25	159.3	1674	-23.50	121.5	1674	1.500	179.3	1674
12.500
12.533	-39.00	149.8	1676	-33.25	170.0	1676	-8.500	141.8	1676	-4.500	161.8	1676	26.50	137.8	1676	27.25	158.8	1676	-24.75	122.0	1676	2.750	179.3	1676
12.567
12.600	-39.00	149.8	1678	-33.50	169.8	1678	-8.500	142.0	1678	-4.500	161.8	1678	26.50	137.8	1678	27.25	158.8	1678	-26.25	123.5	1678	3.000	179.0	1678
12.633
12.667	-39.00	149.8	1680	-33.75	169.8	1680	-9.000	142.0	1680	-4.500	162.0	1680	26.50	137.8	1680	27.25	158.8	1680	-27.00	124.3	1680	3.500	179.3	1680
12.700
12.733	-38.75	149.5	1682	-34.50	169.8	1682	-9.250	142.3	1682	-4.500	162.0	1682	26.25	137.8	1682	26.50	158.3	1682	-28.50	125.0	1682	4.000	178.8	1682
12.767
12.800	-38.75	149.5	1684	-35.00	169.5	1684	-10.25	142.3	1684	-4.500	162.0	1684	26.00	137.8	1684	26.25	158.3	1684	-29.00	125.5	1684	6.750	179.0	1684
12.833
12.867	-38.75	149.3	1686	-36.00	169.5	1686	-10.75	142.0	1686	-4.500	162.0	1686	25.25	137.3	1686	25.50	158.3	1686	-30.00	126.0	1686	7.500	179.0	1686
12.900
12.933	-38.75	149.0	1688	-36.50	169.5	1688	-11.00	142.3	1688	-4.500	162.0	1688	25.25	137.3	1688	24.75	158.8	1688	-32.00	126.5	1688	7.750	179.0	1688
12.967
13.000	-39.00	148.8	1690	-37.25	168.5	1690	-11.00	142.3	1690	-4.500	162.3	1690	25.00	137.5	1690	24.75	158.8	1690	-31.00	125.8	1690	10.50	178.8	1690
13.033
13.067	-39.00	148.5	1692	-37.00	167.3	1692	-10.75	142.5	1692	-4.500	162.3	1692	25.25	137.5	1692	24.75	158.8	1692	-28.25	124.0	1692	11.00	178.5	1692
13.100
13.133	-38.50	148.3	1694	-36.50	167.3	1694	-10.75	142.3	1694	-4.500	162.3	1694	25.50	137.8	1694	24.75	158.8	1694	-26.75	122.8	1694	11.00	178.5	1694
13.167
13.200	-38.00	148.0	1696	-36.50	167.3	1696	-9.750	142.3	1696	-4.250	161.8	1696	25.75	137.8	1696	25.25	158.3	1696	-25.25	121.8	1696	12.75	178.0	1696
13.233
13.267	-38.00	148.0	1698	-36.50	167.3	1698	-9.250	141.8	1698	-4.250	161.8	1698	25.75	137.8	1698	26.25	158.0	1698	-23.25	120.8	1698	13.00	178.0	1698
13.300
13.333	-38.25	147.5	1700	-36.50	166.3	1700	-9.250	141.0	1700	-3.750	161.5	1700	26.25	136.8	1700	26.25	158.0	1700	-22.25	120.3	1700	13.75	177.8	1700
