## Supplementary material for "Trunk muscle activity across various trunk–limb coordination patterns in centipede locomotion": Data S1: muti-slow-#1-3-track.csv

#multi:
	mass A			mass B			mass C			mass D			mass E			mass F			mass G			mass H
t	x	y	frame	x	y	frame	x	y	frame	x	y	frame	x	y	frame	x	y	frame	x	y	frame	x	y	frame
0.000	98.00	74.50	750	104.0	94.50	750	133.0	70.75	750	134.5	91.25	750	167.8	68.25	750	168.0	90.25	750	136.5	43.50	750	137.3	115.8	750
0.033
0.067	97.50	74.50	752	103.3	94.25	752	133.0	70.25	752	134.3	90.75	752	167.3	67.75	752	167.5	89.25	752	137.3	43.25	752	135.3	115.0	752
0.100
0.133	96.75	74.75	754	102.3	94.25	754	132.3	69.00	754	133.8	90.00	754	166.5	67.50	754	167.3	89.50	754	138.5	42.75	754	131.5	114.8	754
0.167
0.200	96.50	74.25	756	102.0	94.00	756	132.3	69.00	756	132.8	89.75	756	166.3	67.00	756	167.3	89.50	756	139.5	42.75	756	129.0	114.3	756
0.233
0.267	95.75	74.00	758	102.3	93.25	758	132.0	69.00	758	132.3	89.50	758	166.3	67.00	758	166.8	89.00	758	140.8	43.00	758	126.3	113.0	758
0.300
0.333	95.50	74.00	760	102.5	92.50	760	131.5	68.75	760	132.0	88.75	760	166.3	66.75	760	166.5	89.00	760	140.3	43.00	760	125.3	112.5	760
0.367
0.400	95.25	73.50	762	102.3	93.00	762	131.0	68.00	762	132.3	89.25	762	165.5	66.25	762	166.3	88.75	762	140.8	43.00	762	123.5	112.3	762
0.433
0.467	94.75	73.50	764	101.8	93.25	764	131.0	68.00	764	132.3	89.25	764	164.8	66.00	764	166.8	88.00	764	141.5	43.25	764	122.3	112.0	764
0.500
0.533	94.75	73.75	766	101.8	93.25	766	130.8	67.75	766	131.8	88.75	766	164.8	66.00	766	166.8	88.00	766	141.0	43.50	766	121.5	111.0	766
0.567
0.600	94.75	73.75	768	101.8	93.25	768	130.8	67.75	768	131.8	88.75	768	164.8	65.75	768	166.8	88.00	768	140.5	42.75	768	121.5	110.0	768
0.633
0.667	94.75	73.75	770	101.8	93.00	770	130.5	67.75	770	131.8	88.75	770	164.8	65.50	770	166.0	87.50	770	139.0	42.50	770	121.5	110.0	770
0.700
0.733	94.50	73.75	772	101.8	93.00	772	130.3	67.75	772	131.8	88.75	772	164.5	65.25	772	166.0	87.50	772	138.3	42.75	772	122.8	110.0	772
0.767
0.800	94.25	73.75	774	101.5	93.00	774	130.3	67.75	774	131.8	88.75	774	164.0	64.75	774	166.0	87.50	774	137.5	42.75	774	124.3	110.0	774
0.833
0.867	94.00	73.75	776	101.3	93.00	776	129.5	67.25	776	131.5	88.50	776	163.5	64.50	776	166.0	87.00	776	136.3	42.50	776	125.3	110.0	776
0.900
0.933	93.00	73.75	778	101.3	93.00	778	129.5	67.25	778	131.3	88.25	778	163.5	64.75	778	165.8	86.75	778	133.8	41.25	778	125.8	110.0	778
0.967
1.000	93.50	74.00	780	100.8	93.00	780	128.8	67.25	780	131.3	88.25	780	163.0	64.50	780	165.5	86.75	780	131.8	40.75	780	127.8	109.5	780
1.033
1.067	93.25	74.50	782	100.3	93.00	782	128.8	67.25	782	131.3	88.25	782	162.5	64.25	782	165.0	86.50	782	129.3	41.25	782	128.8	109.5	782
1.100
1.133	93.25	74.50	784	100.8	93.00	784	128.0	67.50	784	131.3	88.25	784	162.3	64.25	784	165.0	86.50	784	124.5	43.50	784	130.3	109.0	784
1.167
1.200	93.50	74.50	786	100.5	93.50	786	127.3	67.50	786	131.3	88.25	786	162.0	64.25	786	165.0	86.50	786	121.8	43.75	786	131.5	108.5	786
1.233
1.267	93.25	75.00	788	100.3	95.00	788	126.0	67.50	788	131.8	88.00	788	162.0	64.25	788	164.0	86.00	788	118.8	44.50	788	134.8	107.5	788
1.300
1.333	93.50	75.25	790				126.0	67.75	790	132.0	88.00	790	162.0	64.25	790	164.0	86.00	790	116.8	45.25	790	136.0	107.8	790
1.367
1.400	94.00	75.50	792	100.3	95.00	792	126.5	67.75	792	132.5	88.00	792	162.0	64.25	792	164.0	86.00	792	113.5	46.00	792	136.0	107.8	792
1.433
1.467	94.00	75.50	794	100.3	95.00	794	126.5	68.00	794	132.8	88.25	794	162.0	64.25	794	163.8	85.50	794	112.0	47.25	794	136.5	107.8	794
1.500
1.533	94.00	75.50	796	99.75	95.00	796	126.5	68.00	796	132.8	88.25	796	161.8	63.50	796	162.8	85.25	796	111.8	47.75	796	137.0	108.0	796
1.567
1.600	94.00	75.75	798	99.50	95.00	798	126.3	68.00	798	132.5	88.00	798	161.8	63.25	798	162.5	85.00	798	110.5	48.50	798	138.3	108.0	798
1.633
1.667	94.25	76.00	800	99.50	95.00	800	126.3	68.00	800	132.8	88.00	800	161.5	63.00	800	162.5	85.00	800	109.5	49.50	800	139.8	107.5	800
1.700
1.733	94.50	76.00	802	99.25	95.00	802	126.3	68.00	802	132.8	88.00	802	161.5	63.00	802	162.5	85.00	802	108.8	51.00	802	142.3	107.0	802
1.767
1.800	94.75	76.50	804	99.25	95.50	804	126.3	68.25	804	132.8	88.00	804	161.5	63.25	804	162.5	85.00	804	106.8	52.50	804	143.8	106.8	804
1.833
1.867	94.75	77.00	806	99.25	95.50	806	126.3	68.75	806	133.0	88.75	806	161.5	63.25	806	162.5	85.00	806	105.8	53.75	806	145.0	107.0	806
1.900
1.933	94.75	77.25	808	99.50	96.00	808	126.0	68.75	808	133.0	88.75	808	161.8	63.50	808	162.3	85.25	808	105.5	54.25	808	146.8	107.3	808
1.967
2.000	95.00	77.25	810	99.50	97.00	810	125.3	68.75	810	133.0	88.75	810	161.8	63.50	810	162.3	85.75	810	105.8	53.75	810	148.0	107.0	810
2.033
2.067	95.00	77.50	812	99.50	97.25	812	125.3	69.00	812	133.0	89.00	812	161.8	63.50	812	162.3	85.75	812	106.0	53.25	812	149.5	106.3	812
2.100
2.133	95.00	77.50	814	99.50	97.00	814	125.3	69.75	814	133.3	89.50	814	161.8	63.50	814	162.3	85.50	814	108.5	50.75	814	150.5	106.0	814
2.167
2.200	95.00	77.50	816	99.00	97.00	816	125.3	69.75	816	133.3	89.50	816	162.3	63.75	816	162.3	85.50	816	110.3	48.75	816	151.5	105.8	816
2.233
2.267	95.00	77.50	818	98.75	97.00	818	125.5	69.50	818	133.3	89.50	818	162.5	63.25	818	162.3	85.25	818	112.0	48.50	818	151.3	106.0	818
2.300
2.333	94.75	78.25	820	98.75	97.00	820	125.8	69.25	820	133.3	89.50	820	161.8	63.25	820	163.0	84.75	820	114.0	47.50	820	151.3	106.0	820
2.367
2.400	94.75	78.25	822	98.75	97.00	822	125.8	69.25	822	133.3	89.50	822	161.8	63.50	822	163.0	84.75	822	115.0	47.00	822	151.0	106.0	822
2.433
2.467	94.75	78.25	824	99.50	97.00	824	125.5	69.25	824	133.3	89.50	824	161.8	63.50	824	163.0	84.75	824	116.3	46.75	824	150.3	106.3	824
2.500
2.533	94.75	78.25	826	100.0	97.25	826	126.3	69.00	826	133.3	89.50	826	161.8	63.50	826	163.0	84.75	826	117.0	47.00	826	149.8	107.0	826
2.567
2.600	94.75	78.25	828	100.3	97.50	828	125.8	69.25	828	132.8	90.00	828	161.8	63.50	828	163.8	84.75	828	117.3	47.00	828	148.5	108.5	828
2.633
2.667	94.75	78.25	830	100.0	97.75	830	125.3	69.00	830	132.5	90.00	830	161.8	63.50	830	164.3	84.25	830	118.8	47.25	830	147.0	110.3	830
2.700
2.733	94.00	78.00	832	99.75	97.75	832	125.3	69.00	832	132.3	90.25	832	161.8	63.50	832	164.3	84.25	832	120.5	47.00	832	146.0	110.5	832
2.767
2.800	94.50	78.00	834	99.75	97.75	834	125.5	69.00	834	132.3	90.00	834	161.8	63.50	834	164.5	84.00	834	121.8	46.75	834	142.3	112.0	834
2.833
2.867	94.50	78.00	836	99.75	97.25	836	125.5	69.00	836	132.0	89.25	836	161.8	63.50	836	164.5	84.00	836	122.5	46.00	836	139.5	113.0	836
2.900
2.933	94.50	78.00	838	100.0	97.00	838	126.0	69.00	838	132.0	89.25	838	161.5	63.25	838	164.5	84.00	838	123.3	45.75	838	137.5	113.0	838
2.967
3.000	93.75	78.25	840	99.75	96.00	840	126.0	69.00	840	132.0	89.25	840	160.8	62.75	840	164.8	83.75	840	124.3	45.25	840	135.5	113.8	840
3.033
3.067	93.75	78.25	842	100.3	96.00	842	125.5	68.50	842	131.8	89.00	842	160.3	62.00	842	165.0	83.25	842	125.0	43.50	842	132.3	113.8	842
3.100
3.133	93.50	78.25	844	100.5	96.25	844	125.3	68.00	844	131.3	88.75	844	160.3	62.00	844	164.8	83.00	844	125.0	43.25	844	130.5	113.3	844
3.167
3.200	93.25	78.00	846	100.3	96.25	846	124.8	68.00	846	130.8	88.25	846	159.3	61.75	846	164.8	83.00	846	125.0	43.00	846	129.8	113.8	846
3.233
3.267	92.75	78.00	848	99.75	96.50	848	124.8	68.00	848	130.3	88.00	848	158.5	61.00	848	164.8	82.50	848	125.0	42.75	848	128.0	113.3	848
3.300
3.333	92.25	78.00	850	99.25	96.50	850	124.8	67.75	850	129.5	87.50	850	158.0	60.75	850	164.0	82.00	850	125.8	42.75	850	126.0	113.3	850
3.367
3.400	92.25	78.00	852	99.25	96.25	852	124.3	67.50	852	129.0	87.25	852	156.5	60.50	852	163.8	82.00	852	125.8	42.25	852	123.0	112.5	852
3.433
3.467	91.25	77.50	854	99.25	96.25	854	123.5	67.25	854	128.5	87.00	854	156.5	60.50	854	163.8	82.00	854	125.8	42.00	854	121.3	111.8	854
3.500
3.533	91.25	77.50	856	99.00	95.75	856	122.3	66.75	856	128.3	86.75	856	156.5	59.75	856	163.8	81.50	856	125.3	41.00	856	120.3	111.8	856
3.567
3.600	91.00	77.25	858	98.75	95.50	858	122.8	66.75	858	127.5	86.50	858	156.0	59.25	858	163.5	80.75	858	124.8	40.75	858	119.0	110.5	858
3.633
3.667	90.50	76.50	860	98.50	94.75	860	122.8	66.75	860	127.5	86.50	860	156.0	59.25	860	163.0	80.25	860	123.8	40.50	860	119.0	110.5	860
3.700
3.733	90.50	76.50	862	98.50	94.75	862	122.5	67.00	862	127.5	86.50	862	156.0	59.25	862	162.8	80.00	862	122.0	40.75	862	122.5	110.3	862
3.767
3.800	90.75	76.50	864	98.25	94.75	864	122.5	67.50	864	127.5	86.50	864	156.0	59.25	864	163.0	80.50	864	118.5	41.25	864	124.5	110.5	864
3.833
3.867	91.00	76.50	866	98.00	95.00	866	122.5	67.50	866	127.5	86.50	866	155.8	59.25	866	163.3	81.25	866	115.5	42.50	866	124.8	110.0	866
3.900
3.933	91.00	76.50	868	97.75	95.00	868	122.5	67.50	868	127.8	86.50	868	156.0	59.25	868	163.3	81.25	868	113.8	43.25	868	124.3	109.8	868
3.967
4.000	91.25	76.50	870	97.75	94.75	870	122.5	67.50	870	128.3	86.75	870	156.0	59.25	870	163.3	81.25	870	112.3	44.50	870	127.0	109.0	870
4.033
4.067	91.75	76.25	872	97.75	94.25	872	122.8	67.50	872	128.3	86.75	872	156.3	59.25	872	162.8	81.25	872	109.3	46.00	872	128.3	109.3	872
4.100
4.133	92.00	76.25	874	97.50	94.00	874	123.3	67.00	874	128.3	86.50	874	156.3	59.25	874	163.0	81.00	874	107.8	47.25	874	129.5	109.3	874
4.167
4.200	92.00	75.50	876	97.00	94.00	876	123.5	67.00	876	128.3	85.50	876	156.3	59.25	876	163.0	81.00	876	107.0	48.50	876	130.0	108.5	876
4.233
4.267	92.25	74.75	878	96.75	93.75	878	123.5	66.50	878	128.3	86.25	878	156.3	59.25	878	162.5	80.50	878	105.5	49.00	878	131.5	107.8	878
4.300
4.333	92.25	74.50	880	96.25	93.75	880	123.5	66.50	880	128.3	86.25	880	156.3	59.25	880	161.5	80.50	880	103.5	50.50	880	132.3	107.5	880
4.367
4.400	92.25	74.25	882	95.75	93.25	882	123.5	66.50	882	128.3	86.00	882	156.5	59.25	882	161.5	80.50	882	102.8	50.25	882	132.3	107.5	882
4.433
4.467	92.00	73.75	884	95.25	92.25	884	123.5	66.50	884	128.3	86.00	884	156.5	59.25	884	161.8	81.00	884	102.0	50.50	884	133.8	107.0	884
4.500
4.533	92.75	73.25	886	95.25	92.50	886	123.3	66.75	886	128.3	86.00	886	156.5	59.50	886	161.8	81.00	886	102.0	50.50	886	134.0	107.0	886
4.567
4.600	92.50	72.75	888	95.00	92.50	888	123.3	66.75	888	129.0	85.75	888	156.5	59.50	888	161.5	80.75	888	102.8	50.25	888	135.0	106.8	888
4.633
4.667	92.75	72.75	890	94.25	91.50	890	123.3	66.50	890	128.8	85.50	890	156.8	59.75	890	161.5	80.75	890	102.8	50.00	890	135.5	106.8	890
4.700
4.733	92.50	71.50	892	94.25	91.50	892	123.3	66.50	892	128.3	85.75	892	156.8	59.75	892	160.8	81.00	892	104.3	47.75	892	136.3	106.5	892
4.767
4.800	92.50	71.25	894	93.75	91.25	894	123.0	66.00	894	128.3	85.75	894	156.3	59.25	894	159.5	81.50	894	106.5	44.50	894	137.3	106.5	894
4.833
4.867	92.50	70.50	896	93.00	90.00	896	123.0	66.00	896	128.3	85.75	896	156.5	59.25	896	159.5	81.50	896	108.3	43.75	896	138.5	105.8	896
4.900
4.933	92.25	69.50	898	92.75	89.25	898	123.3	65.75	898	128.8	85.50	898	156.5	59.25	898	159.5	81.50	898	109.5	44.25	898	139.8	105.3	898
4.967
5.000	92.25	69.00	900	92.25	89.50	900	123.5	65.50	900	129.0	85.50	900	156.5	60.00	900	159.5	81.50	900	109.8	44.00	900	143.5	103.5	900
5.033
5.067	92.50	68.50	902	92.25	89.25	902	123.5	64.75	902	128.8	85.75	902	156.5	59.75	902	159.5	81.50	902	111.3	43.75	902	144.3	103.5	902
5.100
5.133	92.50	68.50	904	92.00	89.00	904	123.3	65.25	904	128.8	85.75	904	156.5	59.75	904	159.5	81.50	904	113.3	43.00	904	144.0	103.8	904
5.167
5.200	92.25	69.00	906	92.00	89.00	906	123.5	65.00	906	128.8	85.75	906	156.8	60.00	906	159.5	81.50	906	114.3	43.00	906	144.3	103.8	906
5.233
5.267	92.00	69.00	908	91.75	88.75	908	123.5	64.75	908	128.8	85.50	908	156.8	60.00	908	159.5	81.50	908	115.8	43.00	908	144.3	103.8	908
5.300
5.333	92.00	69.00	910	91.75	88.75	910	124.0	64.75	910	128.5	85.00	910	156.8	60.50	910	159.5	81.50	910	116.5	42.75	910	143.8	103.8	910
5.367
5.400	92.00	68.50	912	91.75	88.75	912	124.0	64.75	912	128.5	85.25	912	157.5	60.50	912	159.5	81.50	912	119.5	40.50	912	143.3	104.3	912
5.433
5.467	91.50	67.25	914	91.50	87.25	914	124.3	63.75	914	128.0	84.50	914	157.5	60.50	914	159.0	81.25	914	121.8	40.00	914	143.0	104.3	914
5.500
5.533	92.00	65.75	916	91.50	85.75	916	124.3	63.25	916	127.8	84.00	916	157.3	59.50	916	158.8	81.25	916	123.0	39.50	916	142.0	104.3	916
5.567
5.600	92.50	63.75	918	91.50	83.75	918	124.0	62.75	918	127.0	83.25	918	157.3	59.50	918	158.8	81.25	918	124.5	38.75	918	140.3	105.0	918
5.633
5.667	92.50	63.25	920	91.25	81.75	920	124.0	62.00	920	126.8	82.75	920	157.5	58.75	920	158.5	80.25	920	125.8	38.25	920	137.0	105.3	920
5.700
5.733	92.00	63.00	922	91.25	82.50	922	124.5	61.00	922	126.5	81.25	922	157.5	58.75	922	158.5	79.75	922	126.3	37.50	922	134.8	105.0	922
5.767
5.800	91.50	62.75	924	91.50	81.50	924	124.5	60.00	924	126.3	80.75	924	157.5	58.25	924	159.5	79.75	924	126.8	37.00	924	132.8	105.0	924
5.833
5.867	91.00	62.25	926	91.50	81.50	926	124.8	59.50	926	125.8	80.50	926	157.5	58.25	926	159.5	79.75	926	127.8	36.75	926	130.8	104.8	926
5.900
5.933	90.75	61.75	928	91.50	81.50	928	125.0	59.50	928	125.8	80.00	928	157.5	58.25	928	159.5	79.75	928	128.8	36.50	928	129.5	104.5	928
5.967
6.000	90.75	61.50	930	91.50	81.50	930	125.0	59.50	930	125.5	80.25	930	157.5	58.25	930	159.5	79.25	930	130.0	36.00	930	126.3	104.8	930
6.033
6.067	90.75	61.50	932	91.50	81.50	932	124.8	59.25	932	125.3	79.75	932	157.5	58.25	932	159.8	78.75	932	130.8	35.50	932	122.8	104.5	932
6.100
6.133	91.00	61.50	934	91.50	81.50	934	124.8	59.25	934	125.0	80.00	934	157.5	58.25	934	160.3	79.00	934	132.8	34.75	934	122.8	104.5	934
6.167
6.200	90.75	61.25	936	91.75	81.25	936	124.8	59.25	936	124.8	80.00	936	157.5	58.25	936	160.3	79.00	936	133.5	34.50	936	121.3	104.5	936
6.233
6.267	90.50	61.25	938	92.75	81.50	938	125.0	59.25	938	124.8	79.75	938	157.5	58.25	938	160.3	79.00	938	134.3	34.50	938	120.0	104.3	938
6.300
6.333	90.25	61.50	940	92.75	81.50	940	125.8	58.25	940	124.5	79.50	940	157.5	58.25	940	160.3	79.00	940	135.8	34.00	940	117.8	104.5	940
6.367
6.400	90.25	61.50	942	92.75	81.00	942	125.5	58.00	942	124.3	79.50	942	157.5	58.25	942	160.5	78.50	942	136.5	33.50	942	115.5	103.5	942
6.433
6.467	90.25	61.00	944	93.25	80.75	944	125.5	58.00	944	124.3	79.25	944	157.5	58.25	944	160.5	78.50	944	137.5	33.50	944	114.0	103.0	944
6.500
6.533	90.00	61.00	946	93.75	80.75	946	125.5	57.75	946	124.0	78.50	946	157.5	58.25	946	160.5	78.50	946	138.0	33.50	946	112.3	101.8	946
6.567
6.600	90.00	61.00	948	93.75	80.75	948	126.0	57.25	948	124.0	78.50	948	157.5	58.00	948	160.3	78.50	948	138.0	33.25	948	110.8	100.8	948
6.633
6.667	89.75	61.50	950	93.25	80.75	950	126.0	57.25	950	124.0	78.75	950	157.3	57.50	950	160.3	78.50	950	137.3	33.25	950	111.0	100.8	950
6.700
6.733	89.75	61.50	952	93.25	80.50	952	125.8	57.25	952	124.0	78.75	952	156.8	57.25	952	160.5	78.50	952	137.0	33.00	952	111.0	100.8	952
6.767
6.800	89.50	61.50	954	94.00	80.75	954	125.3	57.50	954	124.0	78.75	954	156.5	57.00	954	160.8	78.50	954	136.8	32.75	954	111.5	100.8	954
6.833
6.867	89.50	61.50	956	94.00	81.00	956	125.0	57.50	956	123.8	78.75	956	156.8	57.00	956	161.0	78.75	956	135.8	32.50	956	114.0	101.0	956
6.900
6.933	89.25	62.00	958	94.00	81.50	958	125.0	57.50	958	123.8	78.75	958	156.8	57.00	958	161.0	78.75	958	133.5	32.25	958	115.8	101.0	958
6.967
7.000	89.25	62.25	960	94.00	81.50	960	124.0	57.75	960	123.8	78.75	960	156.8	57.00	960	161.0	78.75	960	132.3	32.00	960	117.0	100.8	960
7.033
7.067	89.25	62.25	962	93.75	81.50	962	123.3	57.75	962	123.8	78.75	962	156.8	57.00	962	161.0	78.75	962	131.0	31.75	962	118.3	100.5	962
7.100
7.133	89.25	62.25	964	93.75	81.75	964	123.5	57.75	964	123.8	78.75	964	156.0	57.25	964	160.0	79.00	964	128.3	31.50	964	119.5	100.3	964
7.167
7.200	88.25	62.50	966	92.75	82.00	966	123.5	57.75	966	123.3	78.75	966	156.0	57.25	966	159.3	78.75	966	125.3	31.75	966	120.0	100.3	966
7.233
7.267	87.25	62.75	968	91.50	82.50	968	122.0	58.00	968	123.3	78.75	968	156.0	57.25	968	157.8	78.75	968	123.0	32.00	968	121.3	100.0	968
7.300
7.333	87.00	62.75	970	91.50	82.50	970	121.0	57.75	970	123.0	78.50	970	155.8	57.00	970	156.8	78.75	970	120.5	32.00	970	122.0	100.0	970
7.367
7.400	86.00	63.00	972	90.75	83.00	972	120.3	57.75	972	122.8	78.50	972	153.5	56.25	972	156.0	78.75	972	115.3	32.25	972	123.0	100.0	972
7.433
7.467	85.25	63.00	974	90.00	82.75	974	120.0	57.75	974	122.5	78.50	974	153.0	55.75	974	155.0	78.25	974	114.3	32.25	974	123.5	99.75	974
7.500
7.533	84.25	63.25	976	88.00	82.75	976	118.5	57.75	976	121.5	78.25	976	152.8	55.50	976	154.5	78.25	976	112.3	32.50	976	124.3	99.50	976
7.567
7.600	84.00	63.50	978	88.00	83.00	978	117.8	57.75	978	121.5	78.25	978	152.3	55.50	978	154.3	78.25	978	110.5	32.25	978	124.3	99.25	978
7.633
7.667	83.75	63.75	980	88.00	83.00	980	117.8	58.00	980	121.0	78.00	980	151.8	56.00	980	153.5	77.75	980	109.0	32.75	980	124.8	99.25	980
7.700
7.733	83.75	63.75	982	87.75	83.25	982	117.8	58.00	982	120.8	78.00	982	151.3	56.00	982	153.0	77.75	982	107.5	33.25	982	125.3	99.25	982
7.767
7.800	83.75	64.00	984	88.00	83.50	984	117.8	58.25	984	120.8	78.50	984	151.3	56.00	984	152.5	77.50	984	106.5	34.00	984	126.8	99.00	984
7.833
7.867	84.00	63.50	986	88.00	83.50	986	117.8	58.25	986	121.0	78.25	986	152.0	55.75	986	152.5	77.50	986	106.0	34.75	986	127.8	99.00	986
7.900
7.933	84.00	63.50	988	88.00	83.50	988	117.3	58.00	988	120.8	78.50	988	152.0	55.75	988	152.3	77.75	988	105.3	35.25	988	128.8	99.25	988
7.967
8.000	84.00	63.50	990	87.75	84.00	990	117.0	58.00	990	121.0	78.75	990	151.8	56.25	990	151.8	78.00	990	104.8	35.00	990	130.5	99.25	990
8.033
8.067	83.75	64.25	992	87.75	84.00	992	117.0	58.00	992	121.5	79.00	992	152.0	56.25	992	151.8	78.50	992	104.0	36.25	992	131.3	99.25	992
8.100
8.133	83.75	64.75	994	87.50	84.25	994	116.3	58.75	994	120.8	79.00	994	152.0	56.50	994	151.0	78.25	994	102.8	37.25	994	132.3	99.25	994
8.167
8.200	83.75	64.75	996	87.50	84.25	996	116.3	59.50	996	121.0	79.50	996	151.5	56.25	996	151.0	78.50	996	102.0	37.50	996	134.3	98.75	996
8.233
8.267	83.50	65.00	998	87.50	84.50	998	116.0	59.50	998	121.0	79.50	998	151.5	56.25	998	151.0	78.50	998	102.3	37.75	998	135.5	98.50	998
8.300
8.333	83.50	65.25	1000	87.00	84.75	1000	115.3	58.75	1000	121.0	79.50	1000	151.5	56.25	1000	151.0	78.50	1000	101.3	38.25	1000	136.0	98.50	1000
8.367
8.400	83.25	65.00	1002	86.50	84.50	1002	115.3	58.75	1002	120.5	78.75	1002	151.8	55.50	1002	151.0	77.75	1002	100.8	37.50	1002	137.5	97.75	1002
8.433
8.467	83.00	64.25	1004	87.00	84.50	1004	115.0	58.25	1004	120.5	78.50	1004	152.0	55.00	1004	151.0	77.75	1004	100.5	37.50	1004	139.0	97.00	1004
8.500
8.533	83.50	63.75	1006	87.25	84.25	1006	114.5	56.50	1006	120.5	77.75	1006	152.0	54.50	1006	151.0	77.75	1006	99.25	38.50	1006	139.5	97.00	1006
8.567
8.600	84.00	63.25	1008	87.50	83.50	1008	114.5	56.75	1008	120.5	77.75	1008	152.0	54.50	1008	151.5	77.50	1008	98.75	38.25	1008	139.5	97.00	1008
8.633
8.667	84.00	63.25	1010	87.50	83.50	1010	115.0	56.75	1010	120.5	77.75	1010	151.8	53.75	1010	151.8	77.50	1010	98.00	38.75	1010	139.3	96.75	1010
8.700
8.733	84.00	63.25	1012	87.25	83.00	1012	114.8	56.25	1012	120.8	77.50	1012	152.0	54.00	1012	151.8	77.50	1012	97.75	38.00	1012	138.8	96.75	1012
8.767
8.800	83.75	63.50	1014				114.8	56.25	1014	120.8	77.25	1014	152.3	53.75	1014	152.3	77.50	1014	97.75	38.25	1014	138.3	97.00	1014
8.833
8.867	83.75	63.00	1016	87.75	83.00	1016	115.8	56.75	1016	120.8	77.25	1016	152.3	53.75	1016	152.5	77.00	1016	97.00	39.00	1016	137.0	97.25	1016
8.900
8.933	83.50	63.50	1018	87.75	82.75	1018	115.8	57.25	1018	120.8	77.25	1018	152.3	53.75	1018	152.5	77.00	1018	96.00	40.00	1018	136.3	98.50	1018
8.967
9.000	84.00	63.75	1020	87.25	82.75	1020	115.8	57.50	1020	120.8	77.25	1020	152.5	53.75	1020	153.0	76.50	1020	95.00	39.75	1020	133.8	99.25	1020
9.033
9.067	84.50	63.75	1022	87.25	82.75	1022	115.3	58.00	1022	120.8	77.25	1022	152.5	53.75	1022	153.5	75.75	1022	94.25	39.50	1022	132.8	100.0	1022
9.100
9.133	84.25	63.75	1024	87.25	82.75	1024	115.3	58.00	1024	120.5	77.50	1024	152.5	53.75	1024	154.0	75.25	1024	93.50	40.00	1024	131.5	101.0	1024
9.167
9.200	84.00	63.50	1026	87.25	82.75	1026	115.3	58.00	1026	120.5	77.50	1026	152.3	53.75	1026	154.0	75.25	1026	94.25	39.50	1026	130.3	102.0	1026
9.233
9.267	84.25	63.50	1028	87.25	82.75	1028	115.3	58.00	1028	120.5	78.00	1028	152.3	53.75	1028	154.0	75.25	1028	94.50	38.75	1028	127.0	103.3	1028
9.300
9.333	84.50	63.50	1030	87.50	83.00	1030	115.3	58.00	1030	120.5	78.00	1030	152.0	53.75	1030	154.0	75.25	1030	97.50	37.75	1030	124.8	103.8	1030
9.367
9.400	84.50	63.50	1032	87.25	83.00	1032	115.3	57.50	1032	120.3	78.00	1032	151.5	53.50	1032	154.3	75.75	1032	99.50	37.25	1032	123.8	104.3	1032
9.433
9.467	84.25	63.00	1034	87.00	82.75	1034	115.3	57.50	1034	120.3	77.75	1034	151.5	53.50	1034	154.8	75.50	1034	99.75	37.25	1034	122.8	104.8	1034
9.500
9.533	84.50	63.00	1036	87.00	82.75	1036	115.3	57.50	1036	120.3	77.75	1036	151.5	53.50	1036	154.5	76.00	1036	101.0	37.25	1036	121.3	104.8	1036
9.567
9.600	84.75	62.25	1038	87.00	82.25	1038	115.3	57.75	1038	120.3	77.75	1038	151.8	53.75	1038	154.8	76.00	1038	102.5	36.50	1038	120.8	104.8	1038
9.633
9.667	84.75	62.25	1040	86.25	81.50	1040	115.5	57.50	1040	119.8	78.00	1040	151.8	53.75	1040	155.0	76.25	1040	103.3	36.50	1040	118.8	104.8	1040
9.700
9.733	84.75	62.00	1042	86.25	81.25	1042	116.5	56.75	1042	119.8	78.00	1042	151.8	53.75	1042	155.0	76.25	1042	104.5	36.00	1042	118.5	104.5	1042
9.767
9.800	84.75	61.75	1044	85.75	80.50	1044	116.5	56.75	1044	119.5	77.50	1044	151.8	53.75	1044	155.3	76.25	1044	106.3	35.50	1044	116.5	104.3	1044
9.833
9.867	84.75	61.25	1046	85.50	80.00	1046	116.3	56.50	1046	119.3	77.25	1046	151.8	53.75	1046	155.3	76.25	1046	108.3	35.00	1046	116.5	104.3	1046
9.900
9.933	85.00	59.75	1048	85.50	79.75	1048	116.5	56.75	1048	119.3	77.25	1048	151.8	53.75	1048	155.3	76.25	1048	109.3	34.75	1048	115.8	103.8	1048
9.967
10.000	85.50	58.50	1050	85.00	79.50	1050	116.5	56.75	1050	118.8	77.25	1050	151.0	53.25	1050	155.5	74.25	1050	112.0	33.75	1050	114.5	103.5	1050
10.033
10.067	85.00	59.00	1052	84.25	78.75	1052	117.3	55.50	1052	118.5	77.25	1052	151.0	53.25	1052	155.0	74.00	1052	113.5	32.00	1052	114.0	103.5	1052
10.100
10.133	84.75	58.50	1054	84.00	78.75	1054	116.8	55.75	1054	118.3	77.25	1054	150.5	53.00	1054	155.0	74.25	1054	113.5	32.00	1054	113.5	103.3	1054
10.167
10.200	84.75	58.50	1056	83.75	77.75	1056	116.5	55.75	1056	118.0	77.00	1056	150.0	52.25	1056	155.0	74.00	1056	114.8	31.00	1056	112.3	102.5	1056
10.233
10.267	84.25	57.75	1058	83.50	77.75	1058	116.5	55.75	1058	118.0	77.00	1058	148.8	51.75	1058	154.8	73.00	1058	115.5	29.75	1058	111.3	101.8	1058
10.300
10.333	83.75	57.50	1060	82.75	77.50	1060	116.5	55.75	1060	117.5	76.50	1060	149.8	51.75	1060	154.0	72.50	1060	116.8	29.75	1060	110.3	101.3	1060
10.367
10.400	83.25	57.25	1062	82.75	77.50	1062	116.3	55.00	1062	116.5	75.00	1062	149.0	51.25	1062	153.8	72.25	1062	116.5	29.50	1062	109.5	101.0	1062
10.433
10.467	82.50	56.50	1064	82.25	76.50	1064	115.5	54.00	1064	115.0	72.50	1064	148.5	51.25	1064	152.8	71.75	1064	117.5	28.25	1064	108.8	100.3	1064
10.500
10.533	82.25	55.75	1066	81.00	74.50	1066	115.0	53.25	1066	114.3	72.00	1066	148.5	51.00	1066	152.5	71.75	1066	117.5	28.25	1066	107.3	99.50	1066
10.567
10.600	80.50	53.25	1068	80.25	72.75	1068	114.3	52.75	1068	114.3	71.75	1068	147.8	50.50	1068	151.8	71.50	1068	117.5	27.75	1068	106.3	98.50	1068
10.633
10.667	80.25	52.50	1070	81.75	72.00	1070	114.0	51.75	1070	113.3	71.25	1070	147.3	50.00	1070	150.8	71.25	1070	118.0	26.75	1070	104.8	97.50	1070
10.700
10.733	79.75	51.50	1072	81.00	71.50	1072	114.0	50.50	1072	113.0	70.25	1072	146.5	49.25	1072	150.3	71.00	1072	119.3	25.50	1072	104.0	96.50	1072
10.767
10.800	78.75	50.25	1074	80.75	71.25	1074	114.3	49.50	1074	113.0	70.00	1074	146.0	49.00	1074	149.8	70.25	1074	120.0	24.25	1074	103.5	95.75	1074
10.833
10.867	78.75	49.75	1076	80.75	70.25	1076	114.0	49.25	1076	111.8	68.75	1076	145.5	48.25	1076	149.0	69.50	1076	120.8	23.25	1076	102.5	94.00	1076
10.900
10.933	78.50	49.00	1078	80.25	68.75	1078	113.3	48.25	1078	111.3	68.25	1078	145.0	47.50	1078	148.3	69.00	1078	122.0	22.50	1078	101.3	93.25	1078
10.967
11.000	78.00	47.75	1080	80.25	67.25	1080	113.0	47.25	1080	110.8	67.75	1080	144.8	46.75	1080	148.3	69.25	1080	122.8	21.25	1080	99.75	92.00	1080
11.033
11.067	78.00	45.75	1082	80.25	66.75	1082	113.0	46.50	1082	110.3	66.50	1082	144.8	46.75	1082	148.0	68.75	1082	124.0	20.25	1082	98.50	90.75	1082
11.100
11.133	77.25	44.75	1084	80.25	65.75	1084	113.3	45.50	1084	110.8	64.75	1084	144.5	46.25	1084	147.3	68.25	1084	125.8	18.75	1084	97.50	89.00	1084
11.167
11.200	77.75	44.75	1086	80.00	65.25	1086	113.5	45.00	1086	110.0	64.75	1086	144.5	45.25	1086	147.0	68.00	1086	126.3	18.00	1086	96.75	87.50	1086
11.233
11.267	77.75	44.75	1088	80.50	64.50	1088	113.5	44.25	1088	109.8	64.50	1088	144.8	45.75	1088	146.5	66.50	1088	127.3	17.75	1088	95.75	86.75	1088
11.300
11.333	77.50	44.50	1090	80.75	64.25	1090	113.5	44.00	1090	110.0	64.25	1090	145.0	45.50	1090	146.3	66.75	1090	126.8	18.25	1090	94.25	85.75	1090
11.367
11.400	77.50	44.25	1092	80.75	64.25	1092	114.0	43.75	1092	110.0	64.00	1092	144.8	45.75	1092	146.3	66.75	1092	126.8	18.00	1092	93.25	84.75	1092
11.433
11.467	77.50	44.25	1094	80.75	64.00	1094	113.5	43.50	1094	109.5	63.75	1094	145.0	46.00	1094	146.3	66.75	1094	125.5	18.25	1094	92.75	84.75	1094
11.500
11.533	77.50	44.25	1096	80.75	64.00	1096	113.5	43.50	1096	109.3	63.75	1096	145.0	46.00	1096	146.0	66.75	1096	125.0	18.25	1096	92.75	84.25	1096
11.567
11.600	77.50	44.25	1098	80.75	64.00	1098	112.8	43.00	1098	108.8	63.50	1098	145.3	46.00	1098	145.5	66.50	1098	124.0	17.75	1098	94.50	84.50	1098
11.633
11.667	77.50	44.25	1100	81.25	63.75	1100	112.8	43.00	1100	108.8	63.50	1100	145.3	46.00	1100	145.0	66.50	1100	122.0	16.75	1100	98.50	84.50	1100
11.700
11.733	77.25	44.25	1102	81.50	64.00	1102	112.8	43.00	1102	109.5	64.00	1102	144.8	45.75	1102	145.0	66.50	1102	121.0	16.00	1102	100.8	84.25	1102
11.767
11.800	76.50	44.50	1104	81.50	64.25	1104	112.3	43.25	1104	109.5	64.00	1104	145.0	45.25	1104	145.0	66.50	1104	120.0	15.50	1104	101.5	84.25	1104
11.833
11.867	76.50	44.50	1106	81.50	64.50	1106	112.0	43.00	1106	109.8	64.25	1106	145.0	45.25	1106	145.0	66.50	1106	116.3	15.50	1106	101.8	84.25	1106
11.900
11.933	76.50	44.50	1108	81.50	64.75	1108	111.0	42.00	1108	109.8	64.00	1108	144.5	45.00	1108	144.3	66.25	1108	114.3	15.25	1108	102.5	84.25	1108
11.967
12.000	76.50	44.50	1110	81.75	65.50	1110	111.5	42.00	1110	110.3	63.00	1110	144.8	45.00	1110	144.3	66.25	1110	112.8	14.25	1110	103.8	84.25	1110
12.033
12.067	76.50	44.50	1112	81.75	65.75	1112	111.8	42.25	1112	110.5	62.50	1112	145.5	45.00	1112	144.3	66.25	1112	111.3	14.25	1112	105.5	84.50	1112
12.100
12.133	76.50	44.75	1114	81.75	65.75	1114	111.5	42.25	1114	111.0	62.75	1114	145.5	45.00	1114	144.0	66.00	1114	109.5	14.50	1114	107.0	84.50	1114
12.167
12.200	76.75	44.25	1116	81.50	65.50	1116	111.0	42.25	1116	110.8	62.50	1116	145.5	45.00	1116	144.0	65.75	1116	108.0	14.25	1116	108.8	84.25	1116
12.233
12.267	76.50	44.25	1118	81.25	65.00	1118	111.0	42.25	1118	110.8	62.50	1118	145.8	45.00	1118	144.3	65.75	1118	105.5	15.50	1118	110.5	84.25	1118
12.300
12.333	76.50	44.75	1120	81.75	65.25	1120	110.3	42.25	1120	111.3	62.25	1120	145.8	44.00	1120	143.8	65.00	1120	105.5	16.00	1120	111.8	84.50	1120
12.367
12.400	76.25	45.25	1122	81.00	65.25	1122	110.5	42.50	1122	111.5	62.75	1122	145.8	44.00	1122	143.3	65.00	1122	103.5	16.25	1122	112.0	84.50	1122
12.433
12.467	76.25	45.25	1124	80.25	65.50	1124	110.3	42.50	1124	111.8	62.75	1124	145.8	44.00	1124	142.5	65.00	1124	102.3	16.50	1124	113.0	84.50	1124
12.500
12.533	75.75	45.50	1126	80.25	65.75	1126	110.0	42.50	1126	111.8	63.00	1126	145.8	44.25	1126	142.3	65.00	1126	101.0	16.50	1126	113.5	84.50	1126
12.567
12.600	75.50	45.50	1128	79.50	65.50	1128	109.5	42.50	1128	111.8	63.00	1128	145.3	44.00	1128	142.0	65.00	1128	99.75	16.50	1128	114.5	84.25	1128
12.633
12.667	74.75	46.00	1130	79.25	64.75	1130	108.8	42.75	1130	111.8	62.75	1130	144.5	44.25	1130	141.3	65.00	1130	98.25	16.50	1130	114.5	84.25	1130
12.700
12.733	74.25	46.50	1132	78.00	65.00	1132	107.8	42.50	1132	111.0	62.50	1132	143.8	44.25	1132	140.8	64.50	1132	97.25	17.00	1132	115.5	83.50	1132
12.767
12.800	74.25	46.50	1134	77.75	65.25	1134	107.3	42.50	1134	110.3	62.50	1134	143.5	44.00	1134	139.0	64.50	1134	96.25	16.75	1134	116.3	83.50	1134
12.833
12.867	74.00	46.50	1136	77.50	65.25	1136	106.8	42.25	1136	109.5	62.75	1136	143.3	43.50	1136	138.8	63.75	1136	95.50	16.50	1136	117.5	83.25	1136
12.900
12.933	73.25	46.00	1138	76.75	65.00	1138	106.5	41.75	1138	109.3	62.75	1138	143.0	43.25	1138	137.8	63.75	1138	93.75	16.00	1138	118.3	83.25	1138
12.967
13.000	73.25	45.75	1140	76.00	64.75	1140	106.5	41.75	1140	108.8	62.75	1140	142.8	42.75	1140	137.8	63.50	1140	92.50	17.75	1140	118.8	83.00	1140
13.033
13.067	73.00	45.25	1142	75.00	64.25	1142	105.3	41.75	1142	108.5	62.75	1142	142.3	42.25	1142	138.0	62.25	1142	91.75	18.00	1142	119.5	82.75	1142
13.100
13.133	72.75	44.50	1144	74.25	64.00	1144	105.0	41.75	1144	108.3	62.75	1144	142.0	42.00	1144	138.0	62.50	1144	91.25	17.75	1144	120.5	82.50	1144
13.167
13.200	72.25	44.25	1146	73.50	64.00	1146	104.5	41.25	1146	108.3	62.50	1146	141.5	41.50	1146	137.8	62.25	1146	90.00	17.75	1146	121.8	82.00	1146
13.233
13.267	72.50	42.75	1148	73.50	64.00	1148	104.5	40.00	1148	108.3	62.50	1148	141.3	41.25	1148	137.8	61.75	1148	88.75	17.75	1148	123.8	81.00	1148
13.300
13.333	72.25	42.75	1150	73.75	62.25	1150	104.5	40.00	1150	108.8	60.00	1150	142.0	40.00	1150	137.5	61.25	1150	88.25	17.25	1150	125.0	81.00	1150
