## Supplementary material for "Trunk muscle activity across various trunk–limb coordination patterns in centipede locomotion": Data S1: muti-slow-#2-1-track.csv

#multi:
	mass A			mass B			mass C			mass D			mass E			mass F			mass G			mass H
t	x	y	frame	x	y	frame	x	y	frame	x	y	frame	x	y	frame	x	y	frame	x	y	frame	x	y	frame
0.000	214.8	-397.5	500	198.8	-393.0	500	221.8	-373.0	500	204.3	-368.5	500	226.0	-344.0	500	208.3	-342.8	500	233.8	-381.0	500	192.0	-364.5	500
0.033
0.067	214.3	-397.5	502	198.8	-393.3	502	221.3	-372.8	502	204.3	-368.5	502	225.5	-344.0	502	208.3	-342.8	502	234.3	-380.8	502	191.5	-364.5	502
0.100
0.133	214.0	-397.5	504	198.0	-393.0	504	220.8	-372.5	504	203.8	-368.3	504	225.5	-344.0	504	208.3	-342.5	504	235.5	-379.5	504	191.5	-364.3	504
0.167
0.200	213.8	-397.5	506	197.8	-392.8	506	220.8	-372.5	506	203.8	-368.3	506	225.5	-344.0	506	208.0	-342.5	506	235.5	-378.5	506	191.3	-363.8	506
0.233
0.267	213.8	-397.5	508	197.8	-392.8	508	220.3	-372.5	508	203.8	-368.3	508	225.5	-344.0	508	207.8	-342.3	508	235.3	-375.3	508	191.3	-363.5	508
0.300
0.333	213.0	-397.3	510	197.5	-392.5	510	220.3	-372.5	510	203.5	-368.3	510	225.5	-344.0	510	207.8	-342.3	510	234.5	-373.5	510	190.3	-363.8	510
0.367
0.400	212.3	-397.0	512	197.3	-392.3	512	220.0	-372.5	512	203.3	-368.3	512	224.8	-344.3	512	208.0	-342.3	512	235.0	-372.8	512	189.3	-363.5	512
0.433
0.467	211.5	-397.3	514	197.0	-392.0	514	219.8	-372.0	514	203.0	-368.3	514	224.5	-344.3	514	208.0	-342.3	514	235.0	-371.8	514	188.0	-364.0	514
0.500
0.533	211.3	-396.5	516	196.5	-391.5	516	219.5	-371.8	516	202.5	-368.0	516	224.5	-344.3	516	208.0	-342.0	516	235.0	-371.3	516	187.5	-364.3	516
0.567
0.600	210.8	-396.5	518	196.0	-391.5	518	219.3	-371.8	518	202.3	-367.8	518	224.5	-344.3	518	208.0	-342.0	518	234.5	-370.5	518	187.0	-364.8	518
0.633
0.667	210.3	-396.5	520	196.0	-391.3	520	219.3	-371.8	520	202.0	-367.8	520	224.5	-344.3	520	208.0	-342.0	520	234.5	-369.8	520	185.8	-365.5	520
0.700
0.733	210.3	-396.8	522	195.5	-391.0	522	219.0	-371.8	522	201.5	-367.8	522	224.5	-344.3	522	207.8	-342.0	522	234.5	-369.8	522	185.0	-367.0	522
0.767
0.800	210.3	-397.0	524	195.3	-391.0	524	219.0	-371.8	524	201.5	-367.8	524	224.5	-344.3	524	207.8	-341.8	524	234.5	-369.3	524	184.8	-368.0	524
0.833
0.867	210.3	-397.0	526	195.3	-391.0	526	218.8	-372.0	526	201.5	-367.8	526	224.5	-344.3	526	207.8	-341.8	526	234.5	-369.3	526	185.0	-369.0	526
0.900
0.933	210.5	-397.5	528	195.3	-391.0	528	218.8	-371.8	528	201.5	-367.8	528	224.3	-344.3	528	207.8	-341.8	528	234.5	-368.3	528	185.3	-369.3	528
0.967
1.000	210.5	-397.5	530	195.3	-391.0	530	219.0	-371.5	530	201.5	-367.8	530	224.3	-344.3	530	207.8	-341.5	530	234.5	-367.0	530	185.5	-370.5	530
1.033
1.067	210.5	-397.3	532	195.3	-390.8	532	218.8	-371.3	532	201.5	-367.8	532	224.3	-344.0	532	207.8	-341.5	532	235.0	-366.3	532	185.5	-370.5	532
1.100
1.133	210.5	-396.8	534	195.3	-390.8	534	218.8	-370.3	534	201.5	-367.8	534	224.5	-343.8	534	207.8	-340.8	534	234.8	-365.8	534	185.5	-370.3	534
1.167
1.200	210.5	-396.3	536	195.3	-390.8	536	218.8	-370.3	536	201.5	-367.8	536	224.8	-343.5	536	207.8	-340.8	536	235.0	-364.5	536	185.5	-370.0	536
1.233
1.267	210.5	-396.0	538	195.0	-390.3	538	218.8	-370.0	538	201.5	-367.5	538	224.8	-343.5	538	208.0	-340.5	538	235.3	-364.3	538	185.5	-367.8	538
1.300
1.333	211.0	-396.0	540	194.8	-390.0	540	218.8	-369.8	540	201.5	-367.0	540	224.8	-343.5	540	208.0	-340.5	540	235.3	-364.0	540	186.3	-366.8	540
1.367
1.400	210.8	-396.0	542	194.8	-390.0	542	218.8	-369.8	542	201.8	-366.8	542	224.8	-343.5	542	208.3	-340.0	542	235.3	-363.8	542	186.3	-366.3	542
1.433
1.467	210.5	-396.5	544	194.8	-390.0	544	218.8	-369.8	544	201.8	-366.8	544	224.8	-343.5	544	208.3	-339.8	544	236.8	-365.8	544	186.8	-365.5	544
1.500
1.533	210.0	-396.0	546	194.0	-390.3	546	218.8	-369.8	546	201.8	-366.8	546	224.8	-343.0	546	208.0	-340.0	546	236.3	-367.5	546	186.8	-364.5	546
1.567
1.600	209.8	-396.0	548	193.8	-390.3	548	218.8	-369.8	548	201.8	-366.8	548	224.8	-343.0	548	208.0	-340.0	548	236.5	-370.3	548	187.3	-363.5	548
1.633
1.667	209.8	-396.0	550	193.3	-390.5	550	218.3	-370.5	550	201.8	-366.8	550	224.5	-343.8	550	208.0	-340.0	550	236.3	-372.8	550	187.3	-363.0	550
1.700
1.733	209.3	-396.3	552	192.8	-390.8	552	218.0	-371.0	552	201.5	-366.8	552	224.5	-343.8	552	207.8	-340.5	552	235.8	-375.3	552	187.3	-362.5	552
1.767
1.800	209.0	-396.8	554	192.0	-391.3	554	218.0	-371.0	554	201.3	-367.5	554	224.3	-344.3	554	207.5	-340.8	554	234.3	-377.0	554	187.3	-362.3	554
1.833
1.867	209.0	-396.8	556	192.0	-391.3	556	218.0	-371.0	556	201.0	-367.5	556	224.3	-345.0	556	207.5	-340.8	556	233.3	-379.8	556	187.5	-361.8	556
1.900
1.933	208.8	-396.8	558	192.0	-391.3	558	218.0	-371.0	558	200.5	-367.5	558	223.8	-345.0	558	207.5	-340.8	558	232.0	-381.0	558	187.5	-361.0	558
1.967
2.000	209.0	-396.8	560	192.0	-391.3	560	217.5	-371.0	560	200.3	-367.5	560	223.8	-345.0	560	207.5	-340.8	560	231.5	-381.8	560	187.5	-360.5	560
2.033
2.067	208.3	-396.5	562	191.8	-391.3	562	217.0	-371.3	562	200.0	-367.5	562	223.8	-345.0	562	207.5	-340.8	562	231.0	-382.5	562	187.3	-359.3	562
2.100
2.133	208.3	-396.5	564	191.5	-391.3	564	216.8	-371.3	564	199.5	-367.5	564	223.8	-345.0	564	207.5	-340.8	564	230.5	-383.0	564	187.3	-358.5	564
2.167
2.200	208.3	-396.3	566	191.3	-391.0	566	216.8	-371.3	566	199.5	-367.5	566	223.8	-345.0	566	207.5	-340.8	566	230.3	-383.8	566	187.0	-359.0	566
2.233
2.267	208.0	-396.0	568	191.3	-391.0	568	216.8	-371.0	568	199.0	-367.5	568	223.8	-345.0	568	207.5	-340.8	568	229.8	-384.0	568	187.5	-358.3	568
2.300
2.333	208.0	-396.0	570	191.3	-391.0	570	216.8	-370.8	570	199.3	-367.0	570	223.8	-345.0	570	207.5	-340.8	570	229.0	-384.8	570	187.5	-358.0	570
2.367
2.400	208.3	-395.8	572	191.3	-390.8	572	216.8	-370.8	572	199.3	-366.3	572	223.8	-345.0	572	207.5	-340.5	572	228.5	-384.8	572	187.3	-358.5	572
2.433
2.467	207.8	-395.3	574	191.3	-390.8	574	216.8	-370.8	574	199.3	-365.8	574	223.5	-345.0	574	207.5	-340.5	574	228.3	-385.0	574	187.3	-358.5	574
2.500
2.533	207.5	-395.5	576	191.3	-390.8	576	216.8	-370.8	576	199.3	-365.8	576	223.5	-345.0	576	207.3	-340.8	576	228.0	-385.3	576	187.3	-358.3	576
2.567
2.600	207.5	-395.5	578	191.3	-390.8	578	216.3	-371.0	578	198.8	-365.8	578	223.5	-345.0	578	207.3	-340.8	578	227.0	-386.0	578	187.3	-357.8	578
2.633
2.667	207.0	-395.8	580	190.8	-390.5	580	216.3	-371.0	580	198.8	-365.8	580	223.5	-345.0	580	207.3	-340.8	580	226.0	-386.8	580	187.3	-357.8	580
2.700
2.733	207.0	-395.8	582	190.5	-390.8	582	216.0	-371.3	582	198.0	-365.8	582	223.3	-345.3	582	207.0	-341.0	582	225.0	-387.5	582	187.3	-357.8	582
2.767
2.800	206.3	-396.0	584	189.5	-391.3	584	215.3	-371.8	584	198.0	-365.8	584	223.3	-345.3	584	206.5	-341.0	584	225.0	-387.5	584	187.5	-358.0	584
2.833
2.867	206.0	-396.0	586	189.3	-391.3	586	215.0	-372.0	586	197.0	-366.0	586	222.8	-345.3	586	206.0	-341.3	586	224.5	-387.8	586	187.5	-358.0	586
2.900
2.933	205.5	-396.3	588	189.0	-391.3	588	214.8	-372.0	588	197.0	-366.0	588	222.8	-345.3	588	206.0	-341.3	588	223.5	-388.5	588	187.5	-358.0	588
2.967
3.000	204.8	-396.5	590	188.5	-391.8	590	214.3	-372.0	590	197.0	-366.0	590	222.5	-345.3	590	205.8	-341.5	590	223.5	-388.8	590	187.3	-358.0	590
3.033
3.067	204.0	-396.5	592	188.5	-391.8	592	213.8	-372.3	592	196.5	-366.0	592	222.5	-345.3	592	205.8	-341.5	592	222.5	-389.8	592	186.5	-358.5	592
3.100
3.133	203.8	-396.5	594	188.5	-391.8	594	213.8	-372.3	594	196.5	-366.0	594	222.3	-345.5	594	205.5	-341.8	594	222.5	-389.8	594	186.5	-358.5	594
3.167
3.200	203.5	-396.5	596	188.0	-391.3	596	213.5	-372.8	596	196.3	-366.3	596	222.3	-345.5	596	205.5	-341.8	596	223.3	-388.0	596	186.5	-358.5	596
3.233
3.267	203.3	-396.8	598	188.0	-391.3	598	213.3	-372.5	598	196.3	-366.3	598	222.3	-346.0	598	205.5	-341.8	598	223.8	-386.8	598	186.5	-358.5	598
3.300
3.333	203.3	-396.8	600	187.5	-391.0	600	213.0	-372.8	600	196.3	-366.3	600	222.3	-346.0	600	205.5	-341.8	600	224.3	-386.0	600	186.3	-359.0	600
3.367
3.400	203.0	-396.8	602	187.5	-391.0	602	212.8	-372.8	602	195.8	-366.3	602	222.3	-346.0	602	205.5	-341.8	602	224.5	-384.5	602	185.3	-359.5	602
3.433
3.467	202.8	-396.8	604	187.5	-391.0	604	212.8	-372.8	604	195.5	-366.3	604	222.3	-346.0	604	205.5	-341.8	604	224.5	-384.0	604	184.5	-359.5	604
3.500
3.533	202.5	-396.5	606	187.3	-390.8	606	213.0	-372.5	606	195.5	-366.3	606	222.3	-346.0	606	205.5	-341.8	606	224.5	-384.0	606	183.5	-360.0	606
3.567
3.600	202.0	-396.0	608	187.3	-390.5	608	213.0	-372.5	608	195.8	-366.3	608	222.3	-346.0	608	205.5	-341.8	608	225.0	-383.5	608	182.5	-361.0	608
3.633
3.667	202.0	-396.0	610	187.0	-390.5	610	213.3	-372.0	610	195.5	-366.3	610	222.3	-346.0	610	205.5	-341.8	610	225.5	-381.3	610	182.0	-361.8	610
3.700
3.733	202.0	-396.0	612	187.0	-390.5	612	213.0	-372.3	612	195.5	-366.3	612	222.3	-345.8	612	205.5	-341.5	612	226.0	-380.8	612	180.3	-362.5	612
3.767
3.800	202.0	-396.0	614	186.8	-390.8	614	213.0	-372.3	614	195.5	-366.0	614	222.3	-345.8	614	205.3	-341.3	614	226.5	-379.0	614	179.8	-364.3	614
3.833
3.867	202.0	-396.0	616	187.0	-390.5	616	213.0	-371.8	616	195.5	-366.0	616	222.3	-345.5	616	205.0	-341.0	616	226.8	-377.8	616	178.5	-364.5	616
3.900
3.933	202.0	-396.0	618	187.0	-390.5	618	213.0	-371.8	618	195.5	-366.0	618	222.3	-345.5	618	204.5	-341.0	618	227.0	-377.0	618	177.5	-365.3	618
3.967
4.000	202.0	-395.8	620	186.5	-389.5	620	212.8	-371.3	620	195.5	-365.5	620	222.3	-345.5	620	204.8	-340.5	620	227.5	-376.0	620	177.3	-366.0	620
4.033
4.067	201.8	-395.5	622	186.0	-388.8	622	212.8	-371.0	622	195.0	-365.3	622	222.3	-345.5	622	204.8	-340.3	622	227.8	-374.5	622	177.8	-365.3	622
4.100
4.133	201.8	-395.5	624	186.0	-388.8	624	212.8	-371.0	624	194.8	-365.3	624	222.0	-345.5	624	204.8	-340.0	624	228.0	-373.5	624	178.0	-365.0	624
4.167
4.200	201.5	-395.5	626	185.5	-388.3	626	212.8	-370.8	626	194.8	-365.0	626	221.5	-345.3	626	204.8	-339.8	626	228.0	-373.5	626	178.0	-364.5	626
4.233
4.267	201.0	-395.3	628	185.3	-388.0	628	212.8	-370.8	628	194.8	-364.8	628	221.3	-345.0	628	204.8	-339.8	628	228.0	-372.8	628	178.0	-364.3	628
4.300
4.333	201.0	-395.3	630	185.3	-388.0	630	212.8	-370.8	630	194.5	-364.5	630	221.3	-345.0	630	204.8	-339.3	630	228.0	-371.8	630	178.0	-364.3	630
4.367
4.400	200.8	-395.3	632	185.3	-388.0	632	212.5	-370.8	632	194.5	-364.5	632	221.3	-345.0	632	204.8	-339.3	632	227.8	-371.0	632	178.3	-363.0	632
4.433
4.467	199.8	-395.3	634	184.8	-388.0	634	212.5	-370.8	634	194.5	-364.3	634	221.3	-345.0	634	204.8	-339.3	634	227.8	-370.3	634	178.0	-362.5	634
4.500
4.533	199.8	-395.3	636	184.0	-388.5	636	212.3	-371.0	636	193.8	-364.3	636	221.0	-345.0	636	204.8	-339.3	636	227.8	-369.8	636	177.8	-361.0	636
4.567
4.600	199.5	-395.5	638	184.0	-388.5	638	212.0	-371.3	638	193.8	-364.3	638	221.0	-345.0	638	204.8	-339.3	638	227.8	-369.3	638	178.8	-359.8	638
4.633
4.667	199.0	-395.8	640	183.8	-388.3	640	211.8	-371.3	640	193.5	-364.5	640	220.5	-345.3	640	204.8	-339.3	640	227.8	-369.0	640	178.8	-358.8	640
4.700
4.733	198.5	-396.0	642	183.3	-388.5	642	210.8	-372.0	642	193.3	-364.3	642	220.3	-345.5	642	204.8	-339.3	642	227.8	-368.5	642	179.5	-357.0	642
4.767
4.800	197.8	-395.8	644	183.0	-388.5	644	210.5	-372.0	644	193.3	-364.3	644	220.3	-345.5	644	204.3	-339.3	644	227.8	-368.0	644	179.8	-356.3	644
4.833
4.867	197.3	-395.8	646	183.0	-388.5	646	210.3	-372.0	646	192.8	-364.3	646	219.8	-346.5	646	204.0	-339.3	646	227.5	-367.8	646	180.5	-354.8	646
4.900
4.933	197.8	-396.0	648	182.5	-388.0	648	210.0	-371.8	648	192.8	-364.3	648	219.8	-346.5	648	204.0	-339.3	648	226.8	-367.8	648	180.5	-354.0	648
4.967
5.000	197.3	-395.8	650	182.3	-387.8	650	210.0	-371.8	650	192.5	-364.0	650	219.5	-347.0	650	204.0	-339.3	650	226.3	-367.8	650	180.5	-353.3	650
5.033
5.067	197.0	-395.8	652	182.3	-387.8	652	209.3	-371.3	652	192.5	-363.5	652	219.5	-347.0	652	204.0	-339.3	652	225.3	-368.8	652	180.5	-352.3	652
5.100
5.133	196.5	-395.0	654	181.8	-387.5	654	209.3	-371.3	654	192.0	-363.8	654	219.5	-347.0	654	204.0	-339.3	654	225.0	-370.0	654	180.5	-351.5	654
5.167
5.200	195.8	-394.3	656	180.8	-387.5	656	208.8	-371.3	656	191.8	-363.5	656	219.5	-347.0	656	203.8	-338.8	656	224.5	-371.5	656	180.5	-351.0	656
5.233
5.267	195.5	-394.5	658	180.3	-386.8	658	208.5	-371.3	658	191.5	-363.3	658	219.5	-347.0	658	203.8	-338.8	658	223.5	-373.8	658	180.8	-349.5	658
5.300
5.333	195.0	-394.3	660	180.3	-386.8	660	208.3	-371.3	660	191.3	-363.0	660	219.0	-346.8	660	203.8	-338.5	660	222.8	-376.3	660	180.8	-349.0	660
5.367
5.400	195.0	-394.0	662	180.0	-386.8	662	208.0	-370.8	662	190.8	-362.8	662	219.0	-346.8	662	203.8	-338.5	662	221.3	-378.8	662	181.3	-348.8	662
5.433
5.467	194.8	-393.8	664	179.5	-386.3	664	208.0	-370.8	664	190.8	-362.8	664	218.8	-346.5	664	203.8	-338.5	664	221.3	-381.0	664	181.5	-348.0	664
5.500
5.533	195.0	-393.8	666	179.5	-386.3	666	208.0	-370.8	666	190.8	-362.5	666	218.8	-346.5	666	203.8	-338.5	666	220.0	-383.0	666	181.8	-347.8	666
5.567
5.600	195.0	-393.8	668	178.8	-386.3	668	208.0	-370.8	668	190.8	-362.3	668	218.8	-346.5	668	203.8	-338.3	668	219.0	-385.0	668	181.3	-348.0	668
5.633
5.667	194.5	-393.5	670	178.5	-385.8	670	207.8	-370.8	670	190.8	-362.0	670	218.8	-346.5	670	203.8	-338.3	670	217.8	-386.3	670	181.5	-348.0	670
5.700
5.733	194.0	-393.5	672	178.5	-385.8	672	207.5	-370.8	672	190.8	-362.0	672	218.8	-346.5	672	203.8	-338.3	672	215.8	-386.5	672	181.0	-348.0	672
5.767
5.800	194.0	-393.5	674	177.5	-385.8	674	207.5	-370.8	674	190.5	-362.0	674	218.8	-346.5	674	203.8	-338.3	674	215.5	-387.3	674	179.8	-349.5	674
5.833
5.867	193.5	-393.3	676	177.5	-385.8	676	207.0	-370.8	676	190.3	-362.0	676	218.8	-346.5	676	203.8	-338.3	676	214.8	-387.5	676	178.8	-351.0	676
5.900
5.933	193.3	-393.3	678	177.0	-385.8	678	206.5	-371.3	678	189.8	-362.3	678	218.8	-346.5	678	203.8	-338.3	678	215.3	-386.8	678	177.5	-352.5	678
5.967
6.000	193.3	-393.3	680	176.5	-385.8	680	206.5	-371.3	680	189.5	-362.8	680	218.3	-346.5	680	202.8	-338.8	680	215.5	-385.5	680	175.8	-353.5	680
6.033
6.067	192.3	-393.5	682	176.3	-385.8	682	206.0	-371.3	682	189.0	-362.8	682	218.0	-346.5	682	202.8	-338.8	682	215.8	-384.5	682	173.3	-355.0	682
6.100
6.133	191.8	-393.5	684	175.8	-385.8	684	206.0	-371.3	684	188.8	-362.3	684	217.3	-346.5	684	201.8	-339.0	684	216.0	-384.5	684	172.0	-356.3	684
6.167
6.200	191.3	-393.5	686	175.8	-385.8	686	205.8	-371.3	686	188.8	-362.5	686	217.3	-346.5	686	201.0	-339.0	686	215.0	-384.3	686	170.0	-358.0	686
6.233
6.267	191.3	-393.5	688	175.8	-385.8	688	205.3	-371.3	688	187.8	-362.8	688	217.3	-346.3	688	200.5	-339.0	688	215.5	-383.5	688	170.3	-358.5	688
6.300
6.333	191.0	-393.8	690	175.5	-385.8	690	204.8	-371.3	690	187.3	-363.0	690	216.8	-346.0	690	199.8	-339.0	690	215.5	-383.3	690	169.8	-359.8	690
6.367
6.400	190.8	-393.5	692	175.0	-385.0	692	204.8	-371.3	692	187.3	-363.0	692	216.5	-345.8	692	200.3	-338.8	692	215.5	-382.5	692	169.3	-361.3	692
6.433
6.467	190.8	-393.0	694	174.5	-384.5	694	204.5	-371.0	694	187.3	-362.5	694	216.5	-345.8	694	199.5	-338.8	694	216.3	-381.8	694	169.3	-362.0	694
6.500
6.533	190.8	-392.8	696	174.3	-384.5	696	204.3	-370.8	696	186.8	-362.5	696	216.3	-345.8	696	199.5	-338.5	696	216.8	-379.8	696	169.3	-361.0	696
6.567
6.600	190.8	-392.8	698	174.3	-384.5	698	204.3	-370.8	698	186.8	-362.5	698	216.3	-345.8	698	199.8	-338.5	698	216.8	-378.3	698	169.0	-360.0	698
6.633
6.667	190.5	-392.8	700	173.8	-384.5	700	204.0	-370.8	700	187.0	-362.3	700	216.0	-345.5	700	199.8	-338.0	700	216.8	-376.5	700	169.5	-358.0	700
6.700
6.733	190.0	-392.8	702	173.3	-384.5	702	203.8	-370.5	702	186.3	-361.8	702	215.5	-345.3	702	199.8	-337.8	702	216.8	-375.0	702	169.3	-357.3	702
6.767
6.800	189.8	-392.8	704	173.0	-384.0	704	203.8	-370.5	704	185.8	-361.8	704	215.5	-345.3	704	199.5	-337.5	704	217.0	-374.3	704	169.5	-356.8	704
6.833
6.867	189.8	-392.5	706	172.8	-383.5	706	203.0	-370.0	706	186.0	-361.8	706	215.5	-345.0	706	199.5	-337.0	706	217.0	-373.3	706	169.5	-356.0	706
6.900
6.933	189.3	-392.3	708	172.5	-383.5	708	203.0	-370.0	708	185.5	-361.5	708	215.0	-345.0	708	199.5	-336.8	708	217.8	-372.0	708	169.5	-355.0	708
6.967
7.000	188.8	-392.5	710	172.5	-383.5	710	203.0	-370.0	710	185.0	-361.5	710	214.8	-345.0	710	199.3	-336.5	710	217.3	-371.3	710	169.8	-354.3	710
7.033
7.067	188.5	-392.3	712	172.3	-383.5	712	202.5	-370.0	712	184.8	-361.5	712	214.3	-345.0	712	198.8	-336.5	712	217.3	-370.5	712	169.5	-353.5	712
7.100
7.133	188.3	-392.3	714	172.0	-383.8	714	201.8	-370.3	714	184.3	-361.5	714	214.3	-345.3	714	198.0	-336.5	714	217.3	-369.8	714	169.8	-353.0	714
7.167
7.200	187.8	-393.0	716	171.8	-384.3	716	201.3	-370.0	716	184.5	-361.3	716	213.8	-345.3	716	198.0	-336.5	716	217.5	-368.5	716	170.3	-351.5	716
7.233
7.267	187.0	-393.0	718	171.3	-384.0	718	201.3	-369.8	718	183.8	-361.3	718	213.3	-345.5	718	197.8	-336.5	718	217.3	-367.8	718	171.3	-350.8	718
7.300
7.333	186.8	-392.8	720	171.3	-383.8	720	200.5	-369.8	720	183.8	-361.3	720	213.0	-345.5	720	197.8	-336.8	720	217.0	-366.3	720	171.5	-349.8	720
7.367
7.400	186.3	-392.5	722	170.8	-383.8	722	200.5	-369.8	722	183.8	-361.3	722	212.8	-345.5	722	197.5	-336.8	722	216.8	-366.0	722	172.3	-348.8	722
7.433
7.467	186.0	-392.5	724	170.8	-383.3	724	200.5	-369.5	724	183.8	-361.3	724	212.8	-345.5	724	197.5	-336.8	724	216.3	-365.8	724	172.8	-348.3	724
7.500
7.533	186.0	-392.3	726	170.8	-383.3	726	200.0	-368.8	726	183.5	-361.0	726	212.8	-345.5	726	197.5	-336.8	726	216.5	-365.5	726	172.5	-347.8	726
7.567
7.600	185.8	-391.8	728	170.3	-382.5	728	200.0	-368.8	728	183.5	-361.0	728	212.8	-345.5	728	197.3	-336.3	728	216.5	-364.3	728	173.3	-347.0	728
7.633
7.667	186.0	-391.8	730	170.3	-382.3	730	199.8	-368.3	730	183.5	-360.8	730	212.8	-345.5	730	196.8	-336.3	730	216.3	-364.3	730	173.0	-346.8	730
7.700
7.733	186.0	-391.0	732	170.5	-381.8	732	199.8	-368.0	732	183.5	-360.0	732	212.8	-345.3	732	196.8	-335.8	732	216.3	-364.0	732	172.8	-346.8	732
7.767
7.800	185.8	-390.8	734	170.3	-381.5	734	199.8	-367.8	734	183.0	-359.8	734	212.8	-345.3	734	197.0	-335.3	734	216.3	-363.8	734	172.8	-346.3	734
7.833
7.867	185.0	-390.3	736	170.3	-381.5	736	199.8	-367.8	736	182.5	-359.0	736	212.8	-345.0	736	197.0	-335.3	736	215.8	-364.8	736	172.8	-345.8	736
7.900
7.933	185.0	-390.3	738	170.0	-381.5	738	198.8	-367.3	738	182.0	-358.8	738	212.8	-345.0	738	197.0	-334.8	738	215.8	-366.0	738	172.8	-345.5	738
7.967
8.000	184.5	-390.3	740	169.3	-381.5	740	198.8	-367.3	740	181.8	-358.8	740	212.8	-345.0	740	196.5	-335.0	740	214.8	-367.8	740	171.3	-346.0	740
8.033
8.067	184.5	-390.5	742	168.8	-381.8	742	198.3	-367.3	742	181.3	-359.0	742	212.3	-345.0	742	195.0	-334.0	742	214.3	-369.5	742	168.5	-348.5	742
8.100
8.133	184.3	-390.3	744	168.3	-382.3	744	198.3	-367.5	744	181.3	-359.0	744	212.3	-345.3	744	194.8	-334.5	744	213.5	-372.5	744	167.5	-350.0	744
8.167
8.200	184.0	-390.3	746	168.8	-382.5	746	197.8	-367.5	746	181.3	-359.3	746	212.0	-345.5	746	194.8	-334.5	746	212.5	-375.3	746	166.3	-351.0	746
8.233
8.267	183.0	-390.5	748	168.0	-382.5	748	197.3	-367.8	748	180.5	-359.0	748	211.5	-345.5	748	194.8	-334.5	748	211.5	-377.5	748	164.8	-352.3	748
8.300
8.333	183.5	-390.5	750	167.8	-382.8	750	197.3	-368.3	750	180.3	-359.0	750	211.0	-345.8	750	194.5	-334.5	750	210.5	-379.0	750	163.0	-353.8	750
8.367
8.400	183.5	-390.8	752	167.8	-382.8	752	197.0	-368.3	752	180.0	-359.0	752	210.5	-345.8	752	194.5	-334.5	752	209.5	-382.0	752	162.3	-355.0	752
8.433
8.467	183.3	-390.0	754	167.5	-382.8	754	196.8	-368.0	754	179.8	-359.3	754	209.5	-345.5	754	194.5	-334.5	754	207.8	-382.5	754	161.5	-355.8	754
8.500
8.533	183.5	-390.0	756	167.0	-382.8	756	196.8	-368.0	756	179.5	-359.3	756	209.5	-345.5	756	194.0	-334.0	756	206.0	-382.8	756	161.5	-356.0	756
8.567
8.600	183.0	-389.8	758	166.5	-382.8	758	196.5	-367.8	758	179.5	-359.0	758	209.5	-345.5	758	194.0	-334.0	758	205.0	-382.8	758	161.5	-356.3	758
8.633
8.667	182.5	-389.5	760	166.3	-382.0	760	196.5	-367.8	760	178.8	-358.5	760	209.0	-345.0	760	192.8	-333.0	760	204.3	-383.0	760	162.0	-355.5	760
8.700
8.733	182.3	-389.5	762	166.3	-382.0	762	195.0	-367.5	762	178.8	-358.5	762	209.0	-345.0	762	192.8	-333.0	762	203.0	-383.5	762	162.0	-355.3	762
8.767
8.800	181.5	-389.5	764	166.0	-382.0	764	195.3	-367.5	764	177.5	-358.3	764	208.8	-344.8	764	192.8	-333.0	764	203.5	-382.8	764	162.0	-354.5	764
8.833
8.867	181.3	-389.3	766	165.5	-382.0	766	195.3	-367.5	766	177.5	-358.0	766	208.8	-344.5	766	192.8	-333.0	766	203.3	-382.0	766	162.3	-354.0	766
8.900
8.933	181.3	-389.0	768	165.3	-382.0	768	194.8	-367.5	768	177.5	-358.0	768	208.8	-344.5	768	192.8	-333.0	768	203.8	-381.3	768	162.8	-352.5	768
8.967
9.000	181.3	-389.0	770	165.3	-382.0	770	194.8	-367.5	770	176.8	-358.0	770	208.3	-344.5	770	192.8	-333.0	770	204.0	-380.5	770	163.3	-351.0	770
9.033
9.067	181.3	-389.0	772	165.3	-382.0	772	194.8	-367.5	772	176.8	-358.0	772	208.3	-344.5	772	192.8	-332.8	772	204.5	-379.3	772	164.0	-349.5	772
9.100
9.133	181.3	-389.0	774	165.3	-382.0	774	194.8	-367.5	774	176.8	-358.0	774	208.3	-344.5	774	192.8	-332.8	774	204.8	-378.3	774	165.0	-348.3	774
9.167
9.200	181.3	-389.0	776	165.3	-382.0	776	194.8	-367.5	776	176.5	-357.8	776	208.3	-344.5	776	192.8	-332.8	776	204.8	-377.8	776	165.3	-347.5	776
9.233
9.267	181.3	-389.0	778	165.3	-382.0	778	194.8	-367.3	778	176.5	-357.8	778	208.0	-344.3	778	192.8	-332.8	778	205.0	-377.5	778	166.0	-347.3	778
9.300
9.333	181.3	-389.0	780	165.0	-382.0	780	194.5	-367.3	780	176.5	-357.5	780	208.0	-344.3	780	192.8	-332.8	780	206.3	-375.8	780	166.3	-346.0	780
9.367
9.400	181.0	-389.0	782	165.0	-382.0	782	194.5	-366.8	782	176.3	-357.3	782	208.3	-344.0	782	192.8	-332.8	782	206.5	-374.0	782	167.3	-344.8	782
9.433
9.467	181.0	-389.0	784	165.0	-382.0	784	194.5	-366.8	784	176.8	-357.0	784	208.3	-344.0	784	192.8	-332.8	784	206.8	-372.8	784	167.5	-343.8	784
9.500
9.533	181.0	-388.8	786	165.0	-382.0	786	193.8	-366.5	786	176.3	-356.5	786	208.0	-344.0	786	192.8	-332.5	786	207.5	-371.3	786	167.5	-343.8	786
9.567
9.600	180.8	-388.5	788	165.0	-381.3	788	193.8	-366.5	788	176.0	-356.0	788	208.0	-344.0	788	192.8	-332.3	788	207.8	-370.8	788	167.8	-343.3	788
9.633
9.667	180.5	-388.3	790	165.3	-381.0	790	193.8	-366.5	790	176.0	-356.0	790	208.0	-343.8	790	192.8	-332.3	790	207.8	-369.5	790	167.8	-343.3	790
9.700
9.733	180.0	-388.0	792	164.8	-380.5	792	193.8	-366.5	792	175.8	-356.0	792	208.0	-343.5	792	192.8	-332.0	792	208.5	-368.0	792	167.8	-343.0	792
9.767
9.800	179.8	-387.8	794	164.8	-380.0	794	193.8	-366.0	794	175.8	-356.0	794	208.0	-342.8	794	192.8	-332.0	794	208.5	-367.3	794	167.5	-342.5	794
9.833
9.867	179.5	-387.8	796	164.0	-380.0	796	193.8	-366.0	796	175.8	-356.0	796	208.0	-342.8	796	192.8	-331.8	796	208.8	-366.5	796	166.8	-343.0	796
9.900
9.933	179.5	-388.0	798	164.0	-379.3	798	193.5	-365.8	798	174.8	-355.8	798	208.0	-343.0	798	192.0	-331.3	798	209.0	-365.5	798	165.3	-344.3	798
9.967
10.000	179.0	-388.0	800	163.8	-379.3	800	193.5	-365.8	800	174.8	-355.8	800	208.0	-343.0	800	191.8	-331.0	800	209.0	-364.0	800	162.8	-346.0	800
10.033
10.067	178.5	-388.0	802	163.5	-379.3	802	193.3	-365.8	802	174.8	-355.8	802	207.5	-343.0	802	191.8	-330.8	802	209.3	-363.0	802	161.8	-347.3	802
10.100
10.133	178.0	-388.0	804	163.0	-378.8	804	193.0	-365.8	804	174.8	-355.8	804	207.5	-343.0	804	191.8	-330.8	804	209.0	-362.8	804	160.0	-349.0	804
10.167
10.200	177.8	-388.0	806	163.0	-378.8	806	193.0	-366.0	806	174.5	-355.8	806	207.5	-343.0	806	191.3	-331.0	806	209.0	-362.0	806	159.8	-350.5	806
10.233
10.267	177.5	-388.0	808	162.5	-379.0	808	192.8	-366.0	808	174.5	-355.8	808	207.5	-342.8	808	190.5	-331.0	808	209.3	-361.8	808	159.3	-351.8	808
10.300
10.333	177.0	-388.0	810	162.3	-379.3	810	192.5	-366.0	810	174.5	-355.8	810	207.5	-342.8	810	190.5	-331.0	810	208.5	-361.8	810	158.0	-353.0	810
10.367
10.400	177.0	-388.3	812	161.8	-379.3	812	192.0	-365.8	812	174.5	-355.8	812	207.5	-342.8	812	190.5	-331.0	812	208.3	-361.5	812	157.8	-353.5	812
10.433
10.467	175.8	-388.0	814	161.0	-379.5	814	191.8	-365.8	814	174.0	-355.5	814	206.8	-342.8	814	190.5	-331.0	814	207.5	-361.8	814	157.5	-354.3	814
10.500
10.533	175.5	-388.0	816	160.0	-379.3	816	190.8	-365.8	816	173.8	-355.8	816	206.5	-343.0	816	190.5	-331.0	816	207.0	-363.5	816	157.5	-354.3	816
10.567
10.600	175.0	-387.3	818	159.5	-379.3	818	190.3	-365.3	818	173.3	-355.8	818	206.0	-343.0	818	190.0	-331.3	818	206.8	-365.0	818	157.0	-353.3	818
10.633
10.667	174.0	-387.0	820	159.3	-379.3	820	189.5	-365.3	820	172.8	-355.8	820	205.8	-343.0	820	189.5	-331.3	820	205.0	-366.8	820	156.8	-352.3	820
10.700
10.733	173.8	-386.8	822	159.0	-379.3	822	189.0	-365.3	822	171.8	-355.8	822	205.8	-343.0	822	188.8	-331.3	822	204.0	-369.3	822	156.5	-351.8	822
10.767
10.800	173.5	-386.5	824	158.5	-379.3	824	188.5	-365.3	824	171.8	-355.5	824	205.0	-343.0	824	188.8	-331.3	824	203.0	-371.0	824	157.0	-350.3	824
10.833
10.867	173.5	-386.5	826	158.0	-379.0	826	188.3	-365.3	826	171.5	-356.0	826	204.3	-342.5	826	188.8	-331.3	826	202.0	-373.0	826	157.5	-349.3	826
10.900
10.933	172.8	-386.0	828	158.3	-378.8	828	188.0	-365.3	828	171.5	-355.8	828	203.8	-342.5	828	188.8	-331.3	828	200.5	-374.3	828	158.3	-347.5	828
10.967
11.000	173.0	-385.8	830	158.0	-378.3	830	187.8	-365.0	830	170.8	-355.0	830	203.5	-342.5	830	187.8	-330.5	830	199.0	-376.0	830	158.3	-347.0	830
11.033
11.067	172.3	-385.3	832	157.5	-378.0	832	187.0	-364.8	832	170.8	-354.5	832	203.5	-342.5	832	187.5	-330.0	832	197.3	-376.8	832	158.3	-344.0	832
11.100
11.133	172.0	-385.3	834	155.0	-377.3	834	186.3	-364.5	834	170.5	-354.0	834	203.3	-342.5	834	187.5	-330.0	834	195.3	-377.8	834	158.5	-343.3	834
11.167
11.200	171.5	-384.8	836	155.3	-377.3	836	186.3	-364.5	836	169.5	-354.0	836	203.0	-342.5	836	187.5	-330.0	836	193.3	-378.5	836	159.0	-342.8	836
11.233
11.267	171.3	-384.8	838	155.5	-377.3	838	186.3	-364.5	838	169.3	-353.5	838	202.3	-342.5	838	186.8	-329.8	838	192.5	-379.8	838	159.3	-341.8	838
11.300
11.333	169.8	-385.0	840	155.3	-377.8	840	186.0	-364.5	840	168.8	-353.5	840	201.3	-342.5	840	186.3	-329.8	840	191.3	-380.0	840	159.8	-340.8	840
11.367
11.400	169.5	-384.8	842	154.5	-377.3	842	185.5	-364.5	842	168.8	-353.5	842	201.3	-342.5	842	186.3	-329.8	842	191.0	-380.3	842	160.8	-339.3	842
11.433
11.467	169.5	-384.8	844	154.3	-377.0	844	185.3	-364.8	844	168.5	-353.5	844	201.0	-342.5	844	185.8	-330.0	844	191.8	-379.5	844	161.8	-338.8	844
11.500
11.533	169.0	-384.5	846	153.8	-376.8	846	184.5	-364.8	846	168.3	-353.3	846	200.8	-342.5	846	185.8	-330.0	846	192.3	-378.0	846	162.3	-338.0	846
11.567
11.600	168.8	-384.3	848	153.5	-376.5	848	182.5	-364.3	848	167.5	-353.0	848	200.0	-342.5	848	185.5	-330.0	848	191.8	-377.0	848	162.5	-337.5	848
11.633
11.667	168.0	-384.0	850	153.5	-375.8	850	182.8	-364.3	850	167.5	-352.8	850	199.8	-342.3	850	185.5	-330.0	850	192.0	-376.8	850	163.0	-335.8	850
11.700
11.733	167.8	-383.8	852	153.3	-374.8	852	182.8	-364.0	852	167.5	-352.3	852	199.8	-342.0	852	185.3	-330.0	852	192.0	-376.8	852	163.5	-334.8	852
11.767
11.800	167.8	-383.8	854	152.3	-374.5	854	182.5	-363.5	854	167.3	-352.0	854	199.5	-341.5	854	185.0	-329.5	854	192.0	-376.5	854	163.5	-334.5	854
11.833
11.867	167.3	-383.5	856	152.0	-373.5	856	182.5	-363.3	856	167.0	-351.5	856	199.0	-341.3	856	184.8	-329.0	856	192.8	-375.0	856	163.8	-334.0	856
11.900
11.933	167.0	-383.3	858	151.0	-372.8	858	182.5	-362.5	858	166.5	-351.0	858	199.0	-341.3	858	184.5	-328.8	858	193.0	-374.0	858	164.0	-333.5	858
11.967
12.000	166.0	-382.0	860	151.0	-372.5	860	182.3	-362.5	860	166.5	-351.0	860	199.0	-341.0	860	184.5	-328.3	860	193.3	-373.0	860	162.8	-333.8	860
12.033
12.067	165.8	-381.5	862	151.0	-372.5	862	181.3	-362.3	862	166.5	-350.8	862	199.0	-340.5	862	184.5	-328.0	862	193.3	-371.3	862	160.5	-333.8	862
12.100
12.133	165.0	-381.5	864	150.8	-372.5	864	181.3	-362.0	864	166.3	-350.5	864	198.0	-340.3	864	184.5	-328.0	864	193.3	-370.0	864	158.0	-334.5	864
12.167
12.200	164.5	-381.8	866	150.8	-372.5	866	181.0	-362.3	866	165.3	-350.3	866	198.0	-340.3	866	184.0	-327.5	866	193.3	-368.8	866	154.8	-335.3	866
12.233
12.267	163.5	-382.0	868	149.8	-372.5	868	180.5	-362.3	868	165.3	-350.3	868	197.5	-340.5	868	183.8	-327.8	868	193.3	-367.5	868	152.5	-338.0	868
12.300
12.333	163.5	-382.3	870	149.0	-372.8	870	180.5	-362.3	870	165.0	-350.3	870	197.5	-340.5	870	183.3	-327.8	870	193.8	-366.5	870	150.5	-340.3	870
12.367
12.400	162.8	-382.3	872	148.8	-372.8	872	180.5	-362.3	872	164.0	-350.5	872	197.0	-340.8	872	183.3	-327.8	872	193.8	-365.8	872	148.8	-342.8	872
12.433
12.467	162.3	-382.3	874	148.0	-373.5	874	180.0	-362.3	874	163.0	-350.5	874	196.8	-341.0	874	182.8	-327.8	874	194.3	-365.0	874	148.0	-344.8	874
12.500
12.533	161.5	-382.8	876	147.3	-373.8	876	179.5	-362.3	876	163.0	-350.8	876	195.8	-341.3	876	182.3	-327.8	876	194.8	-364.3	876	146.8	-346.5	876
12.567
12.600	161.5	-382.8	878	147.3	-373.8	878	179.3	-362.5	878	162.3	-351.0	878	195.8	-341.3	878	181.8	-327.5	878	194.5	-363.8	878	146.3	-347.0	878
12.633
12.667	161.5	-382.8	880	146.0	-373.5	880	179.0	-362.5	880	161.8	-350.8	880	195.3	-341.3	880	181.8	-327.5	880	194.5	-363.3	880	146.3	-347.5	880
12.700
12.733	161.0	-382.8	882	145.8	-373.8	882	178.5	-362.5	882	160.5	-350.8	882	194.8	-341.3	882	180.5	-327.3	882	194.5	-362.8	882	146.0	-347.5	882
12.767
12.800	160.3	-383.3	884	145.8	-373.8	884	178.0	-362.5	884	160.5	-350.8	884	194.3	-341.3	884	180.5	-327.3	884	193.8	-361.8	884	146.3	-347.0	884
12.833
12.867	160.0	-383.3	886	145.5	-373.8	886	177.5	-362.5	886	160.5	-350.8	886	194.0	-341.5	886	180.5	-327.3	886	193.8	-361.3	886	146.3	-346.0	886
12.900
12.933	159.5	-383.5	888	145.0	-373.5	888	176.8	-362.5	888	159.8	-350.8	888	193.3	-341.3	888	180.5	-327.3	888	193.5	-361.0	888	146.5	-345.5	888
12.967
13.000	159.5	-383.0	890	144.5	-373.3	890	177.0	-362.3	890	159.8	-350.8	890	193.3	-341.0	890	180.3	-327.3	890	192.8	-361.0	890	147.0	-343.8	890
13.033
13.067	159.0	-382.8	892	144.3	-373.0	892	176.8	-361.8	892	159.8	-350.8	892	193.3	-341.0	892	179.8	-327.3	892	192.8	-361.0	892	147.8	-342.5	892
13.100
13.133	159.3	-382.3	894	144.8	-373.0	894	176.5	-361.5	894	159.5	-350.5	894	193.5	-340.8	894	179.8	-327.0	894	192.8	-360.0	894	147.8	-341.0	894
13.167
13.200	159.3	-381.5	896	144.3	-371.5	896	176.0	-361.0	896	159.8	-350.0	896	193.5	-340.5	896	180.0	-326.3	896	192.0	-360.5	896	148.0	-340.0	896
13.233
13.267	159.3	-381.5	898	144.3	-371.5	898	175.8	-360.8	898	159.5	-349.5	898	193.5	-340.3	898	179.8	-326.3	898	191.3	-362.0	898	148.3	-339.3	898
13.300
13.333	159.3	-381.0	900	144.3	-371.3	900	175.0	-359.8	900	159.5	-349.3	900	192.8	-339.5	900	178.3	-326.0	900	190.5	-363.0	900	148.3	-338.0	900
