## Supplementary material for "Trunk muscle activity across various trunk–limb coordination patterns in centipede locomotion": Data S1: muti-swim-#1-1-track.csv

#multi:
	mass A			mass B			mass C			mass D			mass E			mass F
t	x	y	frame	x	y	frame	x	y	frame	x	y	frame	x	y	frame	x	y	frame
0.000	-77.25	19.25	1800	-60.00	18.75	1800	-68.25	-6.000	1800	-55.25	1.750	1800	-48.25	-24.50	1800	-40.00	-10.50	1800
0.033
0.067	-75.50	19.25	1802	-59.00	17.75	1802	-68.50	-6.250	1802	-55.00	0.500	1802	-50.75	-26.00	1802	-40.50	-12.50	1802
0.100
0.133	-73.50	19.00	1804	-57.00	17.50	1804	-68.50	-6.750	1804	-54.00	-1.500	1804	-51.50	-27.00	1804	-40.75	-14.75	1804
0.167
0.200	-71.25	18.75	1806	-55.25	16.75	1806	-68.00	-7.500	1806	-54.00	-2.000	1806	-53.25	-28.75	1806	-41.75	-16.75	1806
0.233
0.267	-68.75	18.75	1808	-53.25	16.25	1808	-67.00	-7.500	1808	-52.50	-3.750	1808	-54.25	-30.75	1808	-42.50	-19.50	1808
0.300
0.333	-65.75	18.25	1810	-50.25	15.50	1810	-66.25	-7.250	1810	-51.50	-4.250	1810	-54.75	-31.25	1810	-41.75	-21.50	1810
0.367
0.400	-62.75	18.25	1812	-46.75	15.25	1812	-65.00	-7.000	1812	-49.00	-5.000	1812	-55.75	-32.25	1812	-41.75	-23.00	1812
0.433
0.467	-60.50	18.00	1814	-44.25	15.00	1814	-61.75	-7.000	1814	-46.50	-6.000	1814	-55.50	-32.75	1814	-41.00	-24.75	1814
0.500
0.533	-57.50	17.25	1816	-41.50	15.00	1816	-60.00	-7.000	1816	-44.75	-6.250	1816	-54.50	-33.00	1816	-39.50	-25.75	1816
0.567
0.600	-55.25	16.75	1818	-39.50	15.50	1818	-57.50	-7.000	1818	-42.00	-6.500	1818	-53.25	-32.75	1818	-37.50	-27.50	1818
0.633
0.667	-53.50	16.75	1820	-37.25	16.25	1820	-55.25	-7.000	1820	-40.25	-7.000	1820	-52.50	-32.75	1820	-36.75	-27.75	1820
0.700
0.733	-51.50	16.75	1822	-35.00	17.50	1822	-53.25	-6.500	1822	-37.75	-6.500	1822	-50.75	-32.50	1822	-35.25	-27.75	1822
0.767
0.800	-49.50	16.00	1824	-34.25	18.75	1824	-50.25	-6.250	1824	-35.25	-6.500	1824	-49.00	-31.50	1824	-33.25	-27.50	1824
0.833
0.867	-49.00	15.75	1826	-33.50	20.00	1826	-49.00	-5.750	1826	-33.00	-5.500	1826	-47.00	-30.50	1826	-31.50	-27.25	1826
0.900
0.933	-49.25	16.50	1828	-33.25	22.25	1828	-47.25	-5.000	1828	-31.50	-3.750	1828	-45.50	-30.00	1828	-29.50	-26.50	1828
0.967
1.000	-49.25	17.50	1830	-33.00	24.00	1830	-46.00	-3.750	1830	-30.25	-2.000	1830	-43.75	-28.50	1830	-27.50	-25.25	1830
1.033
1.067	-49.75	18.25	1832	-34.25	26.50	1832	-44.25	-2.000	1832	-29.25	-0.750	1832	-41.50	-26.25	1832	-25.75	-23.25	1832
1.100
1.133	-49.75	19.00	1834	-36.75	29.25	1834	-43.00	-0.500	1834	-27.50	2.750	1834	-39.75	-23.25	1834	-24.25	-21.00	1834
1.167
1.200	-51.25	19.75	1836	-38.00	31.00	1836	-42.25	1.250	1836	-26.75	5.000	1836	-37.00	-20.75	1836	-22.00	-18.00	1836
1.233
1.267	-52.50	20.25	1838	-40.75	33.25	1838	-42.25	3.000	1838	-26.50	8.500	1838	-35.50	-18.50	1838	-21.25	-15.25	1838
1.300
1.333	-54.25	20.75	1840	-43.75	34.25	1840	-41.50	5.250	1840	-27.00	11.25	1840	-34.50	-16.00	1840	-20.25	-12.50	1840
1.367
1.400	-55.75	21.00	1842	-46.75	35.00	1842	-41.50	6.750	1842	-28.25	16.25	1842	-32.25	-13.00	1842	-18.50	-8.500	1842
1.433
1.467	-57.75	20.75	1844	-50.50	35.50	1844	-41.25	7.750	1844	-29.25	17.50	1844	-31.25	-11.25	1844	-16.50	-6.000	1844
1.500
1.533	-59.00	20.00	1846	-52.75	35.00	1846	-42.25	8.750	1846	-30.25	19.75	1846	-30.00	-9.750	1846	-16.25	-2.000	1846
1.567
1.600	-60.00	19.50	1848	-56.25	34.50	1848	-43.00	9.000	1848	-31.75	21.00	1848	-28.75	-8.250	1848	-14.50	1.500	1848
1.633
1.667	-61.50	17.25	1850	-58.00	33.25	1850	-44.00	9.500	1850	-33.50	22.00	1850	-27.50	-6.250	1850	-14.00	3.000	1850
1.700
1.733	-62.25	15.50	1852	-59.25	32.00	1852	-44.00	8.750	1852	-35.00	22.75	1852	-25.50	-4.750	1852	-13.00	6.000	1852
1.767
1.800	-62.75	12.75	1854	-61.50	29.00	1854	-44.00	8.250	1854	-36.75	22.25	1854	-24.50	-4.500	1854	-12.00	8.000	1854
1.833
1.867	-64.00	9.750	1856	-62.50	26.00	1856	-43.75	6.500	1856	-36.50	21.50	1856	-23.75	-3.750	1856	-11.25	8.750	1856
1.900
1.933	-64.25	6.500	1858	-63.25	23.75	1858	-43.00	4.500	1858	-36.50	20.75	1858	-23.25	-3.500	1858	-12.00	9.750	1858
1.967
2.000	-65.50	4.500	1860	-63.75	20.25	1860	-42.50	3.500	1860	-38.50	18.75	1860	-22.50	-3.750	1860	-12.75	9.750	1860
2.033
2.067	-66.25	2.250	1862	-63.75	17.50	1862	-43.25	1.250	1862	-39.75	16.00	1862	-22.50	-4.500	1862	-14.00	9.750	1862
2.100
2.133	-67.50	-1.750	1864	-64.50	14.75	1864	-43.50	-1.750	1864	-41.50	13.50	1864	-23.00	-6.000	1864	-15.50	8.500	1864
2.167
2.200	-67.75	-3.000	1866	-65.00	13.50	1866	-44.50	-4.250	1866	-41.75	11.00	1866	-23.00	-7.750	1866	-16.25	7.500	1866
2.233
2.267	-70.25	-4.750	1868	-66.00	11.50	1868	-45.00	-6.750	1868	-42.00	9.250	1868	-23.00	-10.25	1868	-17.00	6.250	1868
2.300
2.333	-70.75	-6.250	1870	-66.25	10.00	1870	-46.25	-8.500	1870	-43.50	6.750	1870	-23.75	-12.00	1870	-19.00	4.750	1870
2.367
2.400	-72.75	-7.250	1872	-66.75	8.000	1872	-48.75	-11.25	1872	-45.75	4.250	1872	-25.25	-14.75	1872	-20.75	2.750	1872
2.433
2.467	-74.50	-7.500	1874	-67.00	6.750	1874	-51.25	-13.50	1874	-47.00	1.750	1874	-27.75	-17.25	1874	-23.75	0.250	1874
2.500
2.533	-77.00	-7.750	1876	-68.00	6.000	1876	-53.25	-15.00	1876	-49.50	0.000	1876	-30.00	-19.50	1876	-27.25	-2.000	1876
2.567
2.600	-79.00	-7.000	1878	-68.50	5.250	1878	-56.50	-16.25	1878	-50.75	-2.000	1878	-31.75	-21.50	1878	-29.50	-3.500	1878
2.633
2.667	-80.75	-6.750	1880	-69.00	5.000	1880	-58.75	-18.50	1880	-52.25	-3.750	1880	-34.00	-24.00	1880	-31.75	-6.500	1880
2.700
2.733	-82.50	-5.500	1882	-69.75	5.750	1882	-61.50	-18.75	1882	-54.25	-5.250	1882	-37.50	-26.50	1882	-34.50	-9.000	1882
2.767
2.800	-84.25	-3.000	1884	-70.00	5.750	1884	-64.50	-19.25	1884	-56.25	-6.750	1884	-41.00	-28.00	1884	-36.00	-11.25	1884
2.833
2.867	-85.25	-1.750	1886	-70.00	6.000	1886	-67.00	-19.00	1886	-57.50	-7.000	1886	-44.25	-29.75	1886	-38.25	-13.00	1886
2.900
2.933	-86.25	1.000	1888	-70.25	6.500	1888	-68.75	-19.25	1888	-58.50	-7.750	1888	-47.00	-31.25	1888	-41.25	-15.00	1888
2.967
3.000	-86.00	3.500	1890	-69.75	7.500	1890	-70.50	-18.50	1890	-59.75	-8.000	1890	-51.50	-32.75	1890	-42.25	-17.00	1890
3.033
3.067	-85.75	5.500	1892	-68.75	8.000	1892	-72.00	-18.25	1892	-61.00	-9.000	1892	-54.00	-33.75	1892	-44.00	-17.75	1892
3.100
3.133	-85.00	7.250	1894	-68.25	8.250	1894	-73.75	-18.00	1894	-61.25	-9.500	1894	-55.75	-34.75	1894	-46.00	-19.00	1894
3.167
3.200	-83.50	8.500	1896	-67.25	8.000	1896	-75.00	-17.75	1896	-61.75	-9.750	1896	-57.75	-35.75	1896	-48.50	-20.50	1896
3.233
3.267	-82.50	9.500	1898	-66.00	8.750	1898	-76.00	-17.00	1898	-62.25	-10.25	1898	-60.00	-36.50	1898	-49.75	-22.00	1898
3.300
3.333	-80.50	10.50	1900	-64.00	9.250	1900	-76.00	-17.00	1900	-61.50	-10.75	1900	-62.00	-37.50	1900	-50.25	-24.00	1900
3.367
3.400	-77.50	10.75	1902	-61.75	9.750	1902	-76.00	-15.50	1902	-61.25	-11.00	1902	-63.75	-38.25	1902	-50.50	-26.00	1902
3.433
3.467	-74.75	11.25	1904	-59.00	9.750	1904	-74.00	-14.75	1904	-59.25	-11.50	1904	-64.25	-38.50	1904	-50.50	-27.00	1904
3.500
3.533	-72.00	11.25	1906	-55.75	9.750	1906	-71.50	-13.50	1906	-58.00	-11.50	1906	-63.75	-38.25	1906	-50.25	-28.25	1906
3.567
3.600	-69.50	11.25	1908	-52.75	10.00	1908	-69.75	-13.50	1908	-55.25	-11.50	1908	-63.50	-38.25	1908	-49.00	-28.75	1908
3.633
3.667	-66.75	11.50	1910	-50.00	11.25	1910	-68.00	-13.25	1910	-53.25	-11.50	1910	-62.75	-38.00	1910	-47.75	-29.75	1910
3.700
3.733	-64.50	11.75	1912	-48.25	11.50	1912	-65.25	-13.25	1912	-50.25	-11.50	1912	-61.00	-37.25	1912	-45.75	-29.75	1912
3.767
3.800	-61.75	11.25	1914	-46.00	13.00	1914	-62.25	-12.00	1914	-47.50	-11.00	1914	-60.00	-37.25	1914	-44.00	-30.25	1914
3.833
3.867	-61.00	11.50	1916	-44.75	14.00	1916	-60.50	-11.00	1916	-45.75	-10.25	1916	-58.25	-36.50	1916	-42.25	-30.25	1916
3.900
3.933	-60.00	12.00	1918	-44.00	16.25	1918	-58.75	-10.50	1918	-42.75	-9.750	1918	-56.50	-35.75	1918	-40.75	-29.50	1918
3.967
4.000	-59.50	12.75	1920	-44.25	17.25	1920	-56.75	-8.750	1920	-41.50	-9.000	1920	-55.00	-33.75	1920	-39.50	-29.00	1920
4.033
4.067	-59.50	13.00	1922	-45.00	19.75	1922	-55.75	-8.000	1922	-40.00	-7.000	1922	-54.25	-32.50	1922	-37.00	-28.50	1922
4.100
4.133	-60.25	13.75	1924	-46.50	21.25	1924	-54.25	-6.750	1924	-39.50	-4.250	1924	-52.25	-31.00	1924	-35.50	-27.25	1924
4.167
4.200	-62.00	14.00	1926	-48.00	23.25	1926	-54.25	-5.500	1926	-38.50	-2.250	1926	-50.00	-29.00	1926	-34.50	-24.25	1926
4.233
4.267	-63.00	14.25	1928	-50.00	25.25	1928	-53.75	-3.750	1928	-39.00	0.250	1928	-48.50	-27.75	1928	-32.50	-21.75	1928
4.300
4.333	-63.75	14.75	1930	-50.75	26.50	1930	-53.50	-2.500	1930	-38.25	2.250	1930	-47.00	-25.50	1930	-31.00	-20.25	1930
4.367
4.400	-63.75	15.25	1932	-52.50	27.75	1932	-52.75	-1.000	1932	-38.00	5.000	1932	-45.50	-23.25	1932	-29.50	-17.50	1932
4.433
4.467	-64.00	15.75	1934	-53.75	29.25	1934	-52.50	1.500	1934	-37.50	8.000	1934	-44.50	-21.75	1934	-29.50	-15.50	1934
4.500
4.533	-64.50	15.75	1936	-55.25	31.25	1936	-52.50	2.000	1936	-37.50	10.00	1936	-43.25	-20.00	1936	-27.25	-12.25	1936
4.567
4.600	-65.00	16.50	1938	-56.25	31.75	1938	-50.75	3.250	1938	-36.50	13.00	1938	-41.00	-17.25	1938	-25.25	-9.250	1938
4.633
4.667	-64.50	16.25	1940	-58.00	32.50	1940	-49.75	4.750	1940	-36.25	15.25	1940	-39.00	-16.00	1940	-23.50	-6.750	1940
4.700
4.733	-64.25	15.50	1942	-59.00	32.50	1942	-49.25	5.500	1942	-35.75	17.75	1942	-37.75	-14.25	1942	-22.00	-4.250	1942
4.767
4.800	-63.75	15.50	1944	-59.50	32.75	1944	-47.00	6.500	1944	-36.00	19.50	1944	-35.75	-12.25	1944	-20.00	-1.250	1944
4.833
4.867	-63.00	14.75	1946	-60.25	31.75	1946	-46.50	7.000	1946	-35.50	20.00	1946	-33.00	-10.50	1946	-18.50	0.500	1946
4.900
4.933	-62.75	14.00	1948	-60.75	30.75	1948	-45.25	7.000	1948	-35.25	21.25	1948	-31.50	-9.250	1948	-17.00	2.500	1948
4.967
5.000	-62.25	12.00	1950	-61.00	29.25	1950	-43.75	7.000	1950	-35.50	21.25	1950	-29.00	-8.500	1950	-15.75	4.250	1950
5.033
5.067	-61.50	10.00	1952	-61.25	26.25	1952	-42.50	6.500	1952	-35.50	20.50	1952	-26.75	-7.750	1952	-13.75	5.250	1952
5.100
5.133	-61.50	7.500	1954	-61.25	23.25	1954	-42.00	5.500	1954	-35.75	20.25	1954	-25.25	-6.500	1954	-12.25	7.500	1954
5.167
5.200	-61.25	4.750	1956	-61.75	20.25	1956	-41.50	4.500	1956	-36.00	19.00	1956	-23.50	-6.000	1956	-12.25	9.000	1956
5.233
5.267	-60.50	2.500	1958	-61.75	17.75	1958	-41.50	2.500	1958	-36.75	17.50	1958	-22.50	-5.500	1958	-12.75	9.750	1958
5.300
5.333	-61.00	-1.000	1960	-62.00	15.00	1960	-40.75	0.000	1960	-37.50	15.75	1960	-21.75	-5.500	1960	-12.75	9.750	1960
5.367
5.400	-62.00	-4.250	1962	-62.00	11.75	1962	-40.25	-1.750	1962	-37.75	13.25	1962	-20.75	-5.250	1962	-13.75	9.500	1962
5.433
5.467	-63.50	-7.000	1964	-62.50	9.250	1964	-40.50	-5.000	1964	-38.50	11.00	1964	-21.00	-7.000	1964	-15.50	8.750	1964
5.500
5.533	-65.25	-9.750	1966	-63.00	6.250	1966	-42.50	-8.250	1966	-39.25	8.500	1966	-21.75	-9.250	1966	-17.25	7.750	1966
5.567
5.600	-65.75	-11.50	1968	-63.75	4.250	1968	-43.75	-10.00	1968	-40.50	6.750	1968	-22.00	-9.750	1968	-18.25	6.000	1968
5.633
5.667	-68.50	-13.50	1970	-65.00	2.500	1970	-45.00	-12.75	1970	-42.25	4.000	1970	-23.25	-13.25	1970	-20.75	4.750	1970
5.700
5.733	-71.75	-14.50	1972	-65.75	1.750	1972	-47.50	-15.50	1972	-43.50	2.250	1972	-24.50	-14.75	1972	-23.00	2.750	1972
5.767
5.800	-74.75	-14.75	1974	-66.75	0.500	1974	-49.25	-16.75	1974	-45.00	0.000	1974	-26.75	-17.25	1974	-25.50	0.750	1974
5.833
5.867	-77.00	-14.50	1976	-68.50	-0.500	1976	-52.75	-18.25	1976	-46.50	-2.000	1976	-27.75	-19.25	1976	-27.00	-2.000	1976
5.900
5.933	-79.75	-14.00	1978	-69.00	-0.750	1978	-55.75	-20.75	1978	-49.25	-4.750	1978	-30.50	-22.75	1978	-29.00	-4.500	1978
5.967
6.000	-81.75	-12.75	1980	-70.25	-1.000	1980	-58.00	-21.50	1980	-50.75	-6.750	1980	-32.50	-24.50	1980	-30.75	-7.000	1980
6.033
6.067	-83.25	-12.50	1982	-70.75	-0.750	1982	-61.75	-23.00	1982	-52.75	-8.750	1982	-34.75	-26.75	1982	-32.00	-8.750	1982
6.100
6.133	-84.75	-11.00	1984	-71.25	-0.750	1984	-62.50	-23.00	1984	-53.75	-10.25	1984	-37.75	-28.75	1984	-36.00	-11.25	1984
6.167
6.200	-86.00	-9.500	1986	-72.00	-0.500	1986	-65.75	-23.75	1986	-55.50	-11.00	1986	-41.00	-30.00	1986	-37.25	-12.75	1986
6.233
6.267	-87.25	-8.000	1988	-72.75	0.250	1988	-68.00	-24.50	1988	-57.00	-12.00	1988	-43.75	-31.50	1988	-39.25	-15.50	1988
6.300
6.333	-88.00	-6.250	1990	-73.00	0.750	1990	-69.25	-23.75	1990	-58.25	-12.50	1990	-46.75	-32.75	1990	-40.75	-16.25	1990
6.367
6.400	-87.75	-5.250	1992	-73.25	0.750	1992	-71.75	-24.50	1992	-60.00	-13.50	1992	-48.25	-34.25	1992	-43.50	-17.75	1992
6.433
6.467	-88.00	-3.500	1994	-72.50	1.250	1994	-75.25	-24.00	1994	-61.75	-13.50	1994	-50.75	-35.50	1994	-44.00	-19.00	1994
6.500
6.533	-87.25	-2.000	1996	-72.25	1.250	1996	-75.50	-23.75	1996	-62.25	-13.75	1996	-53.25	-36.25	1996	-45.25	-20.00	1996
6.567
6.600	-87.00	0.000	1998	-72.25	2.000	1998	-76.50	-23.25	1998	-63.50	-14.00	1998	-55.25	-37.25	1998	-46.50	-21.25	1998
6.633
6.667	-86.25	3.750	2000	-71.00	2.750	2000	-78.50	-22.75	2000	-64.25	-14.00	2000	-58.00	-38.00	2000	-48.75	-22.50	2000
6.700
6.733	-85.25	5.750	2002	-70.25	3.500	2002	-79.00	-21.50	2002	-65.00	-14.25	2002	-60.00	-38.50	2002	-50.00	-23.75	2002
6.767
6.800	-83.75	6.750	2004	-68.50	3.250	2004	-80.00	-20.25	2004	-65.00	-14.50	2004	-61.50	-39.25	2004	-50.00	-26.00	2004
6.833
6.867	-81.75	7.750	2006	-67.50	3.250	2006	-80.00	-20.00	2006	-65.25	-14.50	2006	-63.50	-39.75	2006	-51.00	-27.00	2006
6.900
6.933	-80.25	8.500	2008	-66.50	3.000	2008	-80.00	-19.75	2008	-65.00	-15.25	2008	-63.75	-41.25	2008	-51.75	-29.00	2008
6.967
7.000	-77.75	8.500	2010	-64.00	2.250	2010	-80.25	-19.75	2010	-65.25	-16.25	2010	-63.75	-41.75	2010	-52.50	-29.75	2010
7.033
7.067	-75.25	8.500	2012	-62.75	1.000	2012	-79.75	-19.50	2012	-64.75	-17.00	2012	-65.00	-43.00	2012	-54.00	-32.25	2012
7.100
7.133	-72.00	7.750	2014	-59.50	-0.250	2014	-78.25	-19.50	2014	-63.00	-18.00	2014	-66.25	-44.25	2014	-54.00	-33.75	2014
7.167
7.200	-68.00	8.000	2016	-56.75	-1.000	2016	-76.75	-19.25	2016	-62.50	-19.25	2016	-66.75	-44.75	2016	-53.50	-35.25	2016
7.233
7.267	-64.75	7.000	2018	-52.00	-2.250	2018	-76.00	-19.50	2018	-60.25	-19.75	2018	-67.25	-45.00	2018	-53.75	-37.00	2018
7.300
7.333	-61.50	6.250	2020	-49.25	-3.500	2020	-73.25	-19.75	2020	-59.00	-20.25	2020	-67.50	-44.75	2020	-53.75	-38.25	2020
7.367
7.400	-58.25	5.500	2022	-46.00	-4.000	2022	-70.50	-17.50	2022	-56.50	-20.50	2022	-67.25	-44.75	2022	-53.50	-39.75	2022
7.433
7.467	-55.25	5.000	2024	-42.25	-4.500	2024	-68.25	-17.50	2024	-53.75	-21.00	2024	-67.25	-44.25	2024	-52.50	-40.75	2024
7.500
7.533	-51.25	4.500	2026	-38.50	-4.750	2026	-63.75	-16.25	2026	-51.25	-21.00	2026	-66.50	-43.50	2026	-51.25	-40.50	2026
7.567
7.600	-48.25	5.000	2028	-34.11	-3.930	2028	-60.25	-15.50	2028	-48.75	-21.00	2028	-65.50	-42.75	2028	-50.50	-40.50	2028
7.633
7.667	-47.00	5.250	2030	-31.02	-3.088	2030	-57.75	-14.50	2030	-45.00	-20.75	2030	-63.50	-41.25	2030	-48.00	-40.75	2030
7.700
7.733	-44.50	6.250	2032	-27.93	-0.561	2032	-54.00	-13.75	2032	-41.75	-20.00	2032	-61.75	-40.25	2032	-44.50	-39.75	2032
7.767
7.800	-43.00	6.750	2034	-25.96	1.965	2034	-51.50	-12.75	2034	-38.25	-18.75	2034	-58.75	-38.25	2034	-42.75	-39.25	2034
7.833
7.867	-41.75	8.000	2036	-24.28	4.491	2036	-48.25	-11.25	2036	-34.75	-17.50	2036	-57.00	-36.75	2036	-40.50	-37.75	2036
7.900
7.933	-40.00	9.000	2038	-23.44	6.737	2038	-46.50	-11.00	2038	-33.00	-16.00	2038	-54.00	-36.00	2038	-38.00	-36.00	2038
7.967
8.000	-39.50	10.25	2040	-22.88	8.421	2040	-44.50	-9.750	2040	-30.75	-14.00	2040	-50.75	-34.00	2040	-34.75	-34.75	2040
8.033
8.067	-39.50	12.00	2042	-21.75	12.35	2042	-43.00	-8.750	2042	-28.50	-12.50	2042	-49.00	-33.25	2042	-32.50	-33.25	2042
8.100
8.133	-38.50	14.25	2044	-21.47	15.16	2044	-41.00	-7.250	2044	-26.50	-10.50	2044	-46.75	-31.00	2044	-30.25	-31.25	2044
8.167
8.200	-38.00	15.75	2046	-22.04	20.21	2046	-39.25	-5.250	2046	-24.50	-7.250	2046	-44.00	-28.25	2046	-27.25	-28.50	2046
8.233
8.267	-38.00	17.50	2048	-22.04	23.30	2048	-37.25	-2.000	2048	-22.50	-3.750	2048	-41.75	-26.50	2048	-24.25	-26.75	2048
8.300
8.333	-38.00	20.50	2050	-21.75	26.95	2050	-35.50	0.000	2050	-21.00	-1.250	2050	-39.25	-24.25	2050	-22.25	-24.00	2050
8.367
8.400	-37.50	22.75	2052	-22.32	31.16	2052	-34.00	1.750	2052	-19.50	1.750	2052	-36.25	-22.75	2052	-19.25	-22.00	2052
8.433
8.467	-37.50	25.75	2054	-22.88	33.96	2054	-32.25	4.250	2054	-18.25	5.750	2054	-34.00	-21.00	2054	-15.75	-18.25	2054
8.500
8.533	-38.25	26.75	2056	-24.84	37.33	2056	-31.00	6.750	2056	-17.00	9.250	2056	-30.25	-18.00	2056	-13.25	-14.25	2056
8.567
8.600	-39.25	28.25	2058	-26.25	39.02	2058	-30.25	9.250	2058	-15.50	12.75	2058	-28.50	-14.50	2058	-11.50	-10.25	2058
8.633
8.667	-39.75	29.75	2060	-28.77	41.82	2060	-28.75	11.25	2060	-15.50	16.50	2060	-27.00	-11.75	2060	-10.25	-8.000	2060
8.700
8.733	-41.25	30.75	2062	-30.18	43.51	2062	-28.00	13.50	2062	-15.00	19.50	2062	-24.75	-9.250	2062	-8.250	-5.250	2062
8.767
8.800	-42.00	31.50	2064	-32.14	44.07	2064	-28.00	15.75	2064	-14.25	23.25	2064	-22.50	-6.000	2064	-6.500	-0.500	2064
8.833
8.867	-43.50	32.00	2066	-33.26	44.91	2066	-27.75	17.50	2066	-15.50	25.75	2066	-21.00	-3.500	2066	-5.500	1.250	2066
8.900
8.933	-44.75	32.50	2068	-35.79	46.04	2068	-28.00	18.25	2068	-15.75	28.00	2068	-19.25	-1.750	2068	-4.000	3.750	2068
8.967
9.000	-46.00	31.75	2070	-36.91	46.04	2070	-28.50	19.00	2070	-16.50	29.75	2070	-18.00	0.000	2070	-2.750	6.500	2070
9.033
9.067	-46.50	31.00	2072	-38.88	45.75	2072	-29.00	19.25	2072	-17.00	31.25	2072	-16.50	1.000	2072	-1.250	8.000	2072
9.100
9.133	-47.00	29.75	2074	-40.00	45.47	2074	-28.75	19.25	2074	-18.00	31.75	2074	-15.00	1.250	2074	0.250	10.75	2074
9.167
9.200	-47.50	28.50	2076	-41.12	43.79	2076	-28.50	19.25	2076	-18.25	31.75	2076	-13.25	2.500	2076	1.500	12.50	2076
9.233
9.267	-48.75	27.00	2078	-41.68	41.82	2078	-28.75	18.25	2078	-19.00	31.75	2078	-12.25	3.500	2078	2.250	13.50	2078
9.300
9.333	-49.50	24.75	2080	-43.09	39.86	2080	-28.50	17.50	2080	-19.75	30.75	2080	-11.25	4.000	2080	1.750	15.25	2080
9.367
9.400	-50.50	22.00	2082	-44.49	38.18	2082	-28.75	15.75	2082	-20.75	30.00	2082	-10.00	3.750	2082	1.250	16.00	2082
9.433
9.467	-51.25	20.50	2084	-45.89	35.93	2084	-29.00	14.00	2084	-21.00	28.50	2084	-10.00	3.000	2084	1.000	16.25	2084
9.500
9.533	-53.00	18.75	2086	-46.18	33.68	2086	-29.50	12.50	2086	-22.50	26.50	2086	-10.50	2.500	2086	0.000	15.50	2086
9.567
9.600	-54.50	17.00	2088	-45.89	32.56	2088	-30.50	9.750	2088	-24.25	24.75	2088	-11.00	1.000	2088	-1.500	15.50	2088
9.633
9.667	-55.50	16.25	2090	-47.30	30.88	2090	-31.75	9.000	2090	-25.50	22.50	2090	-12.25	-0.250	2090	-2.250	15.00	2090
9.700
9.733	-56.75	15.50	2092	-48.42	30.04	2092	-33.50	7.000	2092	-26.75	20.25	2092	-12.75	-1.500	2092	-4.500	14.75	2092
9.767
9.800	-58.50	15.25	2094	-48.14	28.91	2094	-34.75	5.750	2094	-28.00	19.00	2094	-13.75	-2.500	2094	-6.000	12.75	2094
9.833
9.867	-59.75	15.75	2096	-48.70	26.95	2096	-36.50	4.750	2096	-28.75	17.25	2096	-15.00	-4.250	2096	-7.500	11.75	2096
9.900
9.933	-62.25	16.50	2098	-48.70	27.79	2098	-38.00	4.000	2098	-30.50	16.25	2098	-16.00	-6.750	2098	-9.000	10.25	2098
9.967
10.000	-63.00	17.25	2100	-48.98	27.51	2100	-40.50	2.750	2100	-31.25	15.75	2100	-19.25	-7.750	2100	-10.50	8.250	2100
10.033
10.067	-64.25	18.75	2102	-48.70	27.51	2102	-41.75	2.750	2102	-33.00	14.25	2102	-22.00	-8.750	2102	-12.75	7.250	2102
10.100
10.133	-65.50	20.50	2104	-49.54	27.79	2104	-44.50	2.000	2104	-33.75	13.00	2104	-23.75	-10.00	2104	-14.00	6.000	2104
10.167
10.200	-65.25	20.75	2106	-49.82	27.79	2106	-46.00	1.750	2106	-35.25	12.75	2106	-25.50	-11.25	2106	-15.00	4.500	2106
10.233
10.267	-65.50	21.50	2108	-48.98	27.79	2108	-49.00	2.250	2108	-36.75	12.50	2108	-27.25	-12.00	2108	-16.25	2.750	2108
10.300
10.333	-65.75	23.25	2110	-49.54	27.79	2110	-49.75	2.750	2110	-38.00	11.75	2110	-28.50	-12.75	2110	-17.25	1.750	2110
10.367
10.400	-65.25	24.00	2112	-49.26	27.79	2112	-50.50	2.750	2112	-38.50	11.25	2112	-32.00	-14.00	2112	-21.50	0.250	2112
10.433
10.467	-65.25	25.00	2114	-49.26	26.95	2114	-51.25	3.000	2114	-39.75	10.75	2114	-33.00	-14.50	2114	-22.50	-1.000	2114
10.500
10.533	-65.25	26.00	2116	-48.98	27.23	2116	-52.50	3.000	2116	-40.00	10.75	2116	-35.25	-15.00	2116	-23.50	-1.750	2116
10.567
10.600	-64.75	27.25	2118	-48.42	26.67	2118	-54.00	3.250	2118	-40.75	9.750	2118	-37.75	-14.75	2118	-24.00	-2.250	2118
10.633
10.667	-64.25	27.75	2120	-48.42	26.67	2120	-55.00	3.500	2120	-41.75	9.750	2120	-39.75	-15.25	2120	-26.75	-4.250	2120
10.700
10.733	-63.75	28.00	2122	-48.14	26.11	2122	-55.50	3.500	2122	-42.00	9.000	2122	-41.75	-15.50	2122	-27.00	-5.000	2122
10.767
10.800	-62.75	28.00	2124	-47.30	25.26	2124	-57.00	2.500	2124	-42.75	8.250	2124	-42.00	-17.25	2124	-29.00	-7.250	2124
10.833
10.867	-61.00	28.25	2126	-45.89	24.42	2126	-57.75	2.250	2126	-43.25	7.000	2126	-43.50	-18.25	2126	-30.00	-8.750	2126
10.900
10.933	-59.00	28.50	2128	-44.49	23.02	2128	-57.00	2.250	2128	-43.75	5.500	2128	-43.50	-20.50	2128	-31.00	-10.25	2128
10.967
11.000	-57.50	28.00	2130	-42.53	21.89	2130	-56.50	1.750	2130	-42.50	4.500	2130	-45.00	-21.75	2130	-31.50	-11.25	2130
11.033
11.067	-54.75	27.75	2132	-40.56	20.49	2132	-56.50	0.750	2132	-42.75	3.250	2132	-45.50	-22.50	2132	-32.25	-13.25	2132
11.100
11.133	-51.00	27.50	2134	-39.16	19.37	2134	-56.25	0.750	2134	-42.25	2.250	2134	-46.00	-24.00	2134	-33.00	-15.50	2134
11.167
11.200	-49.00	26.50	2136	-36.91	17.96	2136	-55.00	0.000	2136	-41.00	0.750	2136	-46.75	-25.50	2136	-32.75	-16.50	2136
11.233
11.267	-47.00	25.25	2138	-34.67	16.00	2138	-53.75	-1.250	2138	-39.75	-1.000	2138	-46.25	-25.75	2138	-33.00	-19.25	2138
11.300
11.333	-44.00	24.50	2140	-32.42	14.04	2140	-52.75	-1.500	2140	-39.00	-2.750	2140	-46.75	-27.25	2140	-32.00	-20.50	2140
11.367
11.400	-40.00	23.00	2142	-29.61	12.63	2142	-51.00	-1.000	2142	-38.00	-3.000	2142	-46.75	-27.75	2142	-32.75	-22.00	2142
11.433
11.467	-36.25	22.00	2144	-25.96	10.67	2144	-48.75	-0.500	2144	-35.75	-4.500	2144	-47.00	-28.50	2144	-32.75	-23.50	2144
11.500
11.533	-32.75	20.50	2146	-22.32	9.263	2146	-46.50	-1.250	2146	-34.00	-6.000	2146	-47.50	-28.75	2146	-32.50	-25.25	2146
11.567
11.600	-29.25	19.00	2148	-18.39	7.298	2148	-43.50	-1.500	2148	-31.00	-6.500	2148	-47.50	-28.50	2148	-32.50	-25.75	2148
11.633
11.667	-26.25	18.00	2150	-15.02	6.456	2150	-40.75	-1.250	2150	-29.00	-7.750	2150	-46.25	-28.50	2150	-31.00	-27.25	2150
11.700
11.733	-22.25	17.00	2152	-10.81	5.895	2152	-36.50	-0.750	2152	-26.75	-8.250	2152	-44.50	-28.00	2152	-28.50	-28.25	2152
11.767
11.800	-20.00	16.25	2154	-6.877	7.018	2154	-33.75	-1.250	2154	-23.00	-8.750	2154	-43.00	-27.50	2154	-26.50	-28.25	2154
11.833
11.867	-17.75	16.00	2156	-4.351	7.018	2156	-30.50	-1.750	2156	-19.75	-8.750	2156	-40.25	-26.75	2156	-24.75	-28.50	2156
11.900
11.933	-16.25	16.25	2158	-1.825	8.421	2158	-27.25	-2.250	2158	-16.00	-8.500	2158	-37.25	-24.50	2158	-21.50	-27.75	2158
11.967
12.000	-14.50	17.00	2160	-0.421	10.39	2160	-24.50	-1.750	2160	-13.25	-7.750	2160	-35.00	-22.75	2160	-19.25	-27.50	2160
12.033
12.067	-13.50	18.00	2162	1.544	13.47	2162	-22.50	-1.000	2162	-11.25	-7.000	2162	-32.00	-21.25	2162	-15.50	-26.25	2162
12.100
12.133	-12.75	18.25	2164	2.947	16.28	2164	-20.75	-0.250	2164	-8.500	-5.500	2164	-29.00	-20.00	2164	-13.25	-25.00	2164
12.167
12.200	-12.25	19.25	2166	4.070	17.96	2166	-18.00	0.000	2166	-6.250	-4.500	2166	-26.75	-19.50	2166	-12.00	-23.25	2166
12.233
12.267	-11.50	20.75	2168	4.351	19.65	2168	-16.75	1.500	2168	-4.000	-2.750	2168	-24.50	-18.75	2168	-9.250	-22.00	2168
12.300
12.333	-11.00	22.50	2170	4.351	24.14	2170	-15.00	3.250	2170	-2.500	0.250	2170	-22.25	-17.50	2170	-7.500	-22.00	2170
12.367
12.400	-11.50	24.25	2172	3.509	26.67	2172	-13.75	4.750	2172	-1.000	2.750	2172	-20.25	-17.00	2172	-4.500	-20.75	2172
12.433
12.467	-11.50	26.25	2174	3.509	28.91	2174	-12.25	6.250	2174	1.000	5.250	2174	-18.00	-16.25	2174	-1.500	-18.25	2174
12.500
12.533	-13.25	27.75	2176	2.667	31.72	2176	-11.00	7.750	2176	2.500	7.000	2176	-15.25	-14.75	2176	1.250	-16.25	2176
12.567
12.600	-13.75	30.25	2178	1.263	35.09	2178	-10.25	9.250	2178	3.000	9.250	2178	-13.25	-13.75	2178	3.500	-13.50	2178
12.633
12.667	-15.00	31.75	2180	0.702	37.33	2180	-10.50	11.25	2180	3.500	11.50	2180	-11.25	-12.50	2180	4.750	-11.75	2180
12.700
12.733	-16.25	33.50	2182	-1.544	39.58	2182	-10.50	12.50	2182	4.000	14.00	2182	-9.500	-10.00	2182	6.500	-9.500	2182
12.767
12.800	-18.25	34.25	2184	-2.947	40.98	2184	-10.50	13.50	2184	3.750	16.00	2184	-9.000	-10.00	2184	8.000	-7.250	2184
12.833
12.867	-20.25	35.00	2186	-5.474	42.67	2186	-11.00	15.25	2186	3.250	18.50	2186	-6.750	-8.750	2186	9.250	-4.250	2186
12.900
12.933	-22.50	36.25	2188	-7.719	44.07	2188	-12.00	15.75	2188	2.250	20.50	2188	-6.000	-7.500	2188	11.00	-2.000	2188
12.967
13.000	-24.50	36.75	2190	-9.404	44.35	2190	-12.50	16.00	2190	1.750	22.25	2190	-5.250	-5.500	2190	11.50	-0.500	2190
13.033
13.067	-26.25	37.00	2192	-10.81	44.91	2192	-13.75	16.50	2192	-0.750	23.75	2192	-5.000	-4.250	2192	11.75	1.000	2192
13.100
13.133	-29.00	38.00	2194	-13.05	44.91	2194	-15.50	17.50	2194	-1.500	25.00	2194	-5.250	-3.500	2194	11.25	2.250	2194
13.167
13.200	-30.25	38.25	2196	-13.61	44.91	2196	-16.75	18.00	2196	-3.250	25.75	2196	-5.250	-3.500	2196	10.75	4.250	2196
13.233
13.267	-30.75	38.25	2198	-15.30	44.91	2198	-18.00	18.00	2198	-4.250	26.50	2198	-5.000	-3.500	2198	8.500	5.500	2198
13.300
13.333	-32.50	38.50	2200	-16.42	44.91	2200	-19.25	18.25	2200	-6.250	27.00	2200	-6.750	-3.500	2200	8.750	6.000	2200
