## Supplementary material for "Trunk muscle activity across various trunk–limb coordination patterns in centipede locomotion": Data S1: muti-swim-#1-2-track.csv

#multi:
	mass A			mass B			mass C			mass D			mass E			mass F
t	x	y	frame	x	y	frame	x	y	frame	x	y	frame	x	y	frame	x	y	frame
0.000	137.8	77.25	450	139.3	60.50	450	115.0	74.25	450	118.5	58.75	450	89.00	63.50	450	99.50	49.25	450
0.033
0.067	138.0	75.25	452	140.3	58.50	452	116.0	73.00	452	119.0	56.00	452	89.25	62.75	452	98.75	47.75	452
0.100
0.133	137.8	73.25	454	141.5	56.75	454	116.5	70.50	454	120.0	53.75	454	89.50	62.00	454	98.25	46.25	454
0.167
0.200	138.0	71.25	456	141.5	55.25	456	117.3	68.50	456	119.5	51.75	456	90.25	60.50	456	97.75	44.50	456
0.233
0.267	138.3	69.75	458	143.0	53.00	458	117.8	66.25	458	120.8	48.50	458	91.50	59.50	458	98.00	43.50	458
0.300
0.333	138.3	68.25	460	144.3	52.75	460	119.0	64.50	460	121.3	47.25	460	92.00	58.00	460	98.25	42.25	460
0.367
0.400	139.0	67.25	462	145.8	51.75	462	120.0	62.75	462	123.8	45.25	462	92.75	57.00	462	98.75	41.00	462
0.433
0.467	139.8	67.25	464	148.0	51.75	464	120.8	61.00	464	126.0	44.00	464	94.75	55.25	464	100.0	38.75	464
0.500
0.533	139.8	67.25	466	149.3	52.75	466	122.5	60.25	466	128.0	43.50	466	96.50	53.50	466	101.8	37.50	466
0.567
0.600	140.5	67.75	468	152.0	55.25	468	124.3	59.25	468	130.5	43.00	468	100.3	51.75	468	105.5	35.00	468
0.633
0.667	140.5	68.25	470	153.8	58.25	470	125.5	58.50	470	133.5	42.50	470	102.3	50.75	470	107.3	34.00	470
0.700
0.733	140.5	69.00	472	155.5	62.00	472	127.3	58.25	472	137.0	43.25	472	104.5	49.50	472	111.0	32.25	472
0.767
0.800	140.5	70.75	474	156.0	64.25	474	128.5	58.75	474	139.5	44.00	474	107.5	48.25	474	115.3	31.75	474
0.833
0.867	140.5	72.00	476	156.3	67.00	476	130.3	58.75	476	141.8	46.00	476	111.0	47.00	476	117.3	31.50	476
0.900
0.933	140.3	74.00	478	156.5	70.75	478	131.0	59.00	478	145.0	47.75	478	112.8	46.25	478	121.3	30.75	478
0.967
1.000	140.0	74.75	480	156.5	74.75	480	131.8	59.50	480	147.3	48.50	480	115.8	44.75	480	123.8	30.25	480
1.033
1.067	138.8	77.25	482	155.5	77.25	482	133.0	59.75	482	148.0	50.50	482	116.5	44.25	482	127.5	29.50	482
1.100
1.133	137.5	79.25	484	154.0	79.25	484	133.0	60.25	484	148.8	52.25	484	119.3	43.75	484	130.0	29.50	484
1.167
1.200	135.5	80.75	486	152.3	81.00	486	133.0	61.25	486	149.8	54.25	486	121.5	43.25	486	132.8	30.00	486
1.233
1.267	133.8	82.25	488	150.5	82.50	488	132.5	62.25	488	149.8	56.50	488	122.8	43.25	488	136.5	30.75	488
1.300
1.333	132.3	83.25	490	148.5	84.25	490	132.5	63.00	490	150.0	59.25	490	124.0	43.00	490	138.5	31.50	490
1.367
1.400	130.0	84.50	492	147.3	85.75	492	131.5	63.00	492	149.5	61.00	492	125.3	42.75	492	141.5	33.75	492
1.433
1.467	129.0	85.00	494	145.5	86.75	494	130.8	64.25	494	149.0	63.00	494	125.8	42.75	494	143.0	36.00	494
1.500
1.533	127.5	87.00	496	144.0	87.50	496	130.0	64.25	496	146.8	64.00	496	126.0	42.75	496	143.8	37.00	496
1.567
1.600	126.5	88.00	498	142.5	88.25	498	128.5	64.75	498	146.3	65.00	498	126.3	43.00	498	143.5	38.25	498
1.633
1.667	124.8	89.50	500	141.3	89.50	500	126.5	66.25	500	145.0	66.75	500	126.3	43.00	500	143.5	39.50	500
1.700
1.733	124.8	90.25	502	141.5	90.00	502	125.3	66.50	502	143.8	67.25	502	125.0	44.00	502	142.8	39.75	502
1.767
1.800	125.0	91.25	504	141.5	90.00	504	124.5	67.50	504	142.8	67.25	504	124.0	44.00	504	142.8	40.00	504
1.833
1.867	125.8	92.75	506	141.5	90.00	506	124.3	68.50	506	142.3	67.75	506	123.5	44.50	506	141.5	41.50	506
1.900
1.933	124.8	94.50	508	141.8	90.00	508	123.0	69.50	508	141.0	68.00	508	122.3	45.25	508	141.5	42.75	508
1.967
2.000	125.8	95.75	510	141.8	90.00	510	122.3	70.25	510	139.3	68.75	510	121.3	45.50	510	139.8	44.00	510
2.033
2.067	126.3	96.50	512	141.8	90.00	512	120.5	70.75	512	138.3	69.75	512	119.0	46.25	512	138.3	44.50	512
2.100
2.133	126.8	97.00	514	141.5	90.25	514	120.0	71.75	514	137.0	69.75	514	118.0	46.50	514	136.5	45.50	514
2.167
2.200	128.0	98.75	516	141.8	90.00	516	119.0	72.75	516	135.8	69.75	516	116.3	47.25	516	134.8	46.50	516
2.233
2.267	128.3	99.00	518	142.3	89.50	518	117.8	74.50	518	135.3	70.00	518	114.5	48.25	518	133.5	47.00	518
2.300
2.333	130.0	100.0	520	143.0	89.25	520	117.0	75.50	520	134.0	71.00	520	112.5	49.00	520	132.0	47.75	520
2.367
2.400	131.0	99.75	522	143.5	88.75	522	117.0	76.75	522	133.5	71.00	522	110.5	50.50	522	129.8	48.50	522
2.433
2.467	132.3	100.0	524	144.3	88.00	524	116.8	78.25	524	132.8	70.50	524	109.0	50.75	524	128.3	49.25	524
2.500
2.533	133.8	99.75	526	144.5	87.00	526	116.8	79.25	526	131.8	70.50	526	107.0	52.25	526	125.5	49.50	526
2.567
2.600	134.8	98.50	528	145.0	85.50	528	116.8	80.00	528	131.0	70.25	528	105.3	53.50	528	124.0	50.00	528
2.633
2.667	135.5	97.50	530	144.8	83.50	530	117.3	79.75	530	131.0	69.75	530	104.0	54.00	530	123.3	49.75	530
2.700
2.733	136.8	95.25	532	145.8	81.75	532	117.0	80.25	532	130.5	69.25	532	102.8	54.50	532	120.8	49.75	532
2.767
2.800	137.3	95.00	534	145.8	80.25	534	117.0	80.00	534	129.3	68.25	534	102.0	55.00	534	118.8	49.75	534
2.833
2.867	137.5	92.75	536	146.3	78.25	536	117.0	80.00	536	129.0	67.25	536	100.5	56.75	536	118.3	49.50	536
2.900
2.933	137.8	90.50	538	146.3	75.50	538	117.0	79.25	538	128.3	65.75	538	100.0	57.00	538	117.0	49.00	538
2.967
3.000	138.5	89.00	540	146.3	73.50	540	117.3	79.00	540	127.5	64.75	540	99.00	57.50	540	115.0	48.75	540
3.033
3.067	139.5	86.75	542	146.0	71.75	542	117.0	79.00	542	126.8	62.75	542	98.00	58.50	542	114.0	48.50	542
3.100
3.133	140.8	83.75	544	146.3	68.75	544	117.5	76.50	544	126.8	62.00	544	97.25	59.50	544	111.8	48.25	544
3.167
3.200	141.8	81.50	546	147.0	65.75	546	118.5	74.75	546	127.3	60.25	546	97.25	59.50	546	111.0	47.50	546
3.233
3.267	141.5	78.75	548	148.0	63.00	548	119.3	73.75	548	127.3	58.25	548	97.00	59.50	548	110.0	47.25	548
3.300
3.333	143.3	75.75	550	148.8	60.50	550	121.0	71.00	550	128.3	56.50	550	97.25	59.50	550	109.3	46.00	550
3.367
3.400	144.0	73.00	552	149.5	58.00	552	122.5	69.00	552	129.0	53.25	552	97.50	59.00	552	108.8	44.75	552
3.433
3.467	145.3	71.00	554	151.3	56.25	554	124.3	66.50	554	130.5	50.25	554	99.00	58.25	554	108.3	42.75	554
3.500
3.533	145.8	69.75	556	154.0	55.00	556	125.0	65.75	556	131.0	49.50	556	99.75	57.75	556	108.3	41.75	556
3.567
3.600	147.0	67.75	558	155.8	54.25	558	127.0	62.75	558	133.5	47.75	558	101.0	57.00	558	108.3	39.50	558
3.633
3.667	147.3	67.50	560	156.3	54.25	560	127.8	60.75	560	134.8	44.75	560	102.8	54.75	560	110.0	38.00	560
3.700
3.733	147.5	66.50	562	157.8	54.25	562	128.5	59.75	562	137.3	44.25	562	104.3	53.50	562	111.3	36.75	562
3.767
3.800	147.3	67.25	564	159.3	55.25	564	130.0	58.75	564	138.5	44.00	564	105.5	52.25	564	113.3	35.50	564
3.833
3.867	146.8	67.50	566	159.5	57.25	566	131.5	58.00	566	141.5	43.75	566	107.5	51.00	566	114.8	34.00	566
3.900
3.933	146.5	68.00	568	161.0	60.25	568	132.5	57.75	568	143.0	44.00	568	109.5	49.25	568	117.0	33.25	568
3.967
4.000	145.8	69.75	570	160.5	62.50	570	133.3	57.75	570	146.5	44.25	570	112.0	47.50	570	119.3	32.00	570
4.033
4.067	144.8	70.25	572	161.0	65.25	572	133.8	57.50	572	147.8	45.50	572	114.0	46.50	572	123.3	30.00	572
4.100
4.133	143.8	71.75	574	160.5	68.00	574	135.0	58.00	574	148.8	46.50	574	116.3	45.00	574	125.0	29.75	574
4.167
4.200	143.3	72.75	576	159.5	70.50	576	136.0	58.00	576	150.0	48.00	576	118.5	44.00	576	127.5	29.25	576
4.233
4.267	141.5	74.75	578	158.8	73.75	578	136.0	58.25	578	151.5	49.50	578	119.5	43.50	578	130.0	28.75	578
4.300
4.333	140.0	75.50	580	157.0	75.75	580	136.0	57.50	580	151.8	51.25	580	120.8	42.50	580	132.0	29.00	580
4.367
4.400	137.8	77.25	582	155.0	77.75	582	135.0	58.50	582	152.3	53.00	582	121.8	41.25	582	134.3	28.50	582
4.433
4.467	136.3	78.75	584	152.8	79.50	584	134.5	59.25	584	152.0	55.00	584	123.8	40.25	584	138.0	29.00	584
4.500
4.533	134.0	80.00	586	150.8	82.00	586	133.3	59.75	586	151.8	57.00	586	125.0	40.00	586	138.8	28.50	586
4.567
4.600	132.0	80.25	588	148.5	82.50	588	132.8	60.25	588	150.8	58.75	588	125.3	40.00	588	141.5	30.00	588
4.633
4.667	129.8	81.50	590	147.0	83.75	590	131.0	60.25	590	149.3	60.75	590	126.8	40.00	590	143.0	31.50	590
4.700
4.733	128.8	82.50	592	145.0	84.25	592	130.0	60.50	592	147.8	61.25	592	126.8	40.00	592	143.8	33.25	592
4.767
4.800	126.8	83.25	594	143.3	85.00	594	128.8	60.75	594	146.5	62.00	594	127.3	39.50	594	143.8	33.25	594
4.833
4.867	125.5	84.25	596	142.5	84.75	596	127.5	60.75	596	145.0	62.25	596	127.3	39.50	596	144.8	34.25	596
4.900
4.933	124.5	84.25	598	141.5	84.50	598	125.8	60.75	598	144.0	62.00	598	127.5	39.25	598	144.5	34.75	598
4.967
5.000	123.5	85.00	600	140.0	84.50	600	125.3	60.75	600	142.5	62.75	600	126.5	39.50	600	143.8	35.50	600
5.033
5.067	122.8	85.25	602	139.3	85.00	602	124.0	60.75	602	141.5	62.50	602	125.5	39.50	602	143.3	36.50	602
5.100
5.133	122.0	86.00	604	139.3	85.50	604	123.5	61.00	604	140.5	62.75	604	125.0	39.50	604	142.8	37.25	604
5.167
5.200	121.3	87.00	606	138.0	85.25	606	122.0	61.75	606	139.0	63.25	606	124.0	39.75	606	141.8	37.75	606
5.233
5.267	121.8	87.50	608	138.3	85.25	608	121.0	62.00	608	138.0	63.00	608	122.3	39.50	608	141.0	38.75	608
5.300
5.333	122.8	90.00	610	138.5	85.25	610	119.3	63.50	610	137.0	63.50	610	121.0	40.25	610	139.5	39.50	610
5.367
5.400	124.0	91.25	612	139.0	85.00	612	118.5	65.00	612	136.3	64.75	612	118.5	41.00	612	137.8	40.25	612
5.433
5.467	126.0	92.75	614	139.8	85.00	614	117.8	67.00	614	135.5	65.25	614	117.8	41.75	614	136.8	41.00	614
5.500
5.533	128.0	93.75	616	140.8	85.25	616	117.5	68.50	616	134.8	65.75	616	115.5	43.50	616	134.8	42.00	616
5.567
5.600	129.3	94.75	618	142.0	85.25	618	117.3	69.50	618	134.3	66.75	618	114.5	44.00	618	133.3	43.50	618
5.633
5.667	131.3	95.25	620	143.8	84.50	620	116.8	72.00	620	134.0	67.00	620	113.3	46.00	620	131.5	43.75	620
5.700
5.733	133.5	95.50	622	144.3	84.00	622	118.3	73.00	622	134.0	67.00	622	111.5	47.50	622	130.0	45.50	622
5.767
5.800	135.0	95.75	624	145.5	83.50	624	118.5	75.00	624	133.8	67.50	624	110.3	48.50	624	128.0	47.00	624
5.833
5.867	136.8	95.00	626	147.0	83.00	626	119.0	78.00	626	133.8	67.75	626	108.3	49.75	626	126.8	48.00	626
5.900
5.933	139.5	94.25	628	149.5	80.75	628	120.3	79.00	628	134.3	68.25	628	107.5	52.25	628	125.5	48.25	628
5.967
6.000	141.0	92.75	630	150.5	80.00	630	122.5	79.25	630	134.8	67.00	630	106.5	54.25	630	124.5	48.25	630
6.033
6.067	143.0	90.75	632	152.0	78.00	632	123.8	79.25	632	135.5	66.25	632	105.8	54.75	632	123.0	48.75	632
6.100
6.133	145.0	89.00	634	154.0	76.00	634	125.0	79.00	634	135.8	65.25	634	105.8	56.50	634	122.8	48.50	634
6.167
6.200	146.8	87.00	636	155.3	75.25	636	126.3	76.75	636	137.0	63.75	636	105.8	57.25	636	121.5	48.00	636
6.233
6.267	147.8	84.75	638	156.8	72.50	638	127.0	76.00	638	137.5	62.50	638	105.8	57.50	638	120.8	47.25	638
6.300
6.333	149.5	82.50	640	157.0	70.50	640	129.5	73.50	640	139.3	60.00	640	106.3	57.50	640	120.5	45.75	640
6.367
6.400	150.8	80.50	642	159.5	68.50	642	129.5	72.00	642	139.8	58.25	642	107.0	57.25	642	120.5	45.75	642
6.433
6.467	151.3	79.25	644	161.5	67.25	644	131.3	70.00	644	141.3	56.75	644	108.5	56.50	644	120.5	43.75	644
6.500
6.533	152.5	76.75	646	162.8	66.50	646	132.3	68.50	646	142.5	54.50	646	109.5	55.00	646	121.0	42.50	646
6.567
6.600	152.5	76.50	648	163.8	65.75	648	133.8	66.75	648	143.5	52.50	648	110.5	54.75	648	121.5	41.00	648
6.633
6.667	152.5	74.75	650	164.3	65.25	650	133.8	65.25	650	145.5	51.50	650	111.3	53.75	650	122.3	39.50	650
6.700
6.733	152.0	74.75	652	165.3	65.25	652	135.5	64.00	652	147.3	49.75	652	113.3	52.75	652	122.8	38.00	652
6.767
6.800	152.3	74.25	654	166.0	65.75	654	135.5	62.75	654	148.8	48.75	654	113.5	51.75	654	125.3	36.00	654
6.833
6.867	152.0	74.50	656	167.8	66.75	656	136.8	61.50	656	150.8	48.25	656	116.3	49.75	656	126.8	34.75	656
6.900
6.933	151.5	74.75	658	168.0	68.25	658	138.8	60.50	658	151.5	47.75	658	118.8	48.00	658	128.0	33.25	658
6.967
7.000	151.5	74.50	660	168.5	69.25	660	140.0	59.75	660	152.5	47.50	660	121.0	46.50	660	130.8	32.00	660
7.033
7.067	151.5	74.25	662	168.8	72.50	662	141.5	59.50	662	155.5	47.25	662	122.5	45.75	662	134.0	31.25	662
7.100
7.133	151.5	74.25	664	167.8	73.25	664	142.8	58.75	664	157.5	47.75	664	124.3	45.00	664	136.3	30.25	664
7.167
7.200	151.0	73.75	666	167.5	75.25	666	144.3	58.00	666	159.0	48.25	666	128.0	43.25	666	138.8	29.75	666
7.233
7.267	150.0	74.50	668	166.5	78.00	668	144.8	57.75	668	161.3	49.50	668	129.8	42.50	668	141.8	29.25	668
7.300
7.333	148.8	75.00	670	164.3	80.00	670	145.5	57.75	670	162.5	50.50	670	132.3	41.00	670	145.5	28.00	670
7.367
7.400	146.5	74.75	672	163.5	81.00	672	146.3	57.75	672	163.5	51.75	672	135.3	40.00	672	148.0	28.50	672
7.433
7.467	144.3	74.25	674	162.0	82.00	674	146.8	58.00	674	165.0	53.75	674	136.8	39.50	674	150.8	28.00	674
7.500
7.533	143.0	74.75	676	159.3	82.50	676	147.3	58.00	676	165.3	55.50	676	138.5	39.25	676	154.0	28.50	676
7.567
7.600	142.0	74.50	678	156.8	83.25	678	147.3	58.00	678	165.3	57.25	678	140.5	39.00	678	156.3	29.50	678
7.633
7.667	139.3	74.00	680	154.3	83.75	680	147.3	58.25	680	165.0	59.75	680	142.0	38.75	680	159.0	31.00	680
7.700
7.733	137.3	74.00	682	151.5	83.50	682	146.3	57.75	682	163.8	61.00	682	143.5	38.50	682	161.3	32.00	682
7.767
7.800	135.3	73.75	684	150.5	83.75	684	145.8	57.75	684	163.0	61.50	684	144.3	38.50	684	162.5	32.50	684
7.833
7.867	132.8	73.75	686	147.8	83.75	686	145.0	57.75	686	160.5	62.50	686	144.8	38.00	686	162.8	33.25	686
7.900
7.933	130.8	73.50	688	144.5	83.25	688	143.8	57.50	688	158.8	62.75	688	145.3	38.00	688	164.0	34.50	688
7.967
8.000	128.8	73.25	690	142.3	82.75	690	140.8	56.50	690	157.5	62.50	690	145.3	37.25	690	164.0	35.75	690
8.033
8.067	127.3	73.25	692	141.0	81.75	692	139.8	56.25	692	155.3	62.25	692	144.8	36.75	692	163.5	36.75	692
8.100
8.133	124.8	73.25	694	139.0	81.50	694	138.0	55.25	694	152.5	62.25	694	143.8	36.00	694	162.8	37.50	694
8.167
8.200	123.5	73.50	696	138.8	81.00	696	135.5	54.75	696	150.8	62.00	696	142.5	35.25	696	162.0	37.25	696
8.233
8.267	122.3	74.25	698	137.8	80.50	698	133.8	54.75	698	148.5	61.50	698	141.8	34.75	698	161.3	37.25	698
8.300
8.333	121.3	76.00	700	137.8	80.25	700	132.0	54.25	700	147.5	61.25	700	140.8	34.25	700	160.3	37.00	700
8.367
8.400	121.0	78.00	702	137.5	79.75	702	131.8	53.75	702	146.8	61.00	702	139.3	33.25	702	158.0	38.00	702
8.433
8.467	122.3	79.00	704	138.0	80.00	704	130.3	54.50	704	145.8	61.25	704	138.0	33.00	704	157.8	38.00	704
8.500
8.533	123.3	80.25	706	138.8	80.25	706	128.5	55.00	706	145.0	61.25	706	136.5	32.75	706	155.8	38.00	706
8.567
8.600	123.8	81.25	708	139.3	80.50	708	128.5	56.50	708	144.8	61.50	708	135.0	33.25	708	155.0	38.00	708
8.633
8.667	124.5	82.75	710	140.8	81.25	710	128.8	56.75	710	144.3	61.50	710	134.3	33.75	710	152.8	37.75	710
8.700
8.733	125.8	84.75	712	141.5	81.50	712	128.0	58.00	712	143.8	61.75	712	133.0	34.25	712	150.5	38.00	712
8.767
8.800	127.0	86.50	714	142.8	82.25	714	127.5	60.00	714	144.3	63.25	714	132.3	35.75	714	150.5	38.00	714
8.833
8.867	128.3	88.50	716	144.5	83.00	716	127.8	62.00	716	144.0	63.50	716	130.8	37.50	716	149.3	39.25	716
8.900
8.933	130.3	90.50	718	146.3	84.25	718	127.0	63.50	718	143.3	64.50	718	128.8	38.75	718	147.8	40.50	718
8.967
9.000	132.0	91.75	720	147.0	84.50	720	126.5	65.25	720	143.0	66.00	720	129.0	40.00	720	146.3	42.25	720
9.033
9.067	133.5	93.00	722	148.3	84.75	722	126.3	67.25	722	142.5	66.25	722	125.8	42.75	722	143.8	43.50	722
9.100
9.133	137.3	95.25	724	149.5	85.75	724	126.8	70.25	724	142.5	67.25	724	125.5	43.75	724	143.0	44.50	724
9.167
9.200	139.5	96.25	726	153.3	85.50	726	126.5	71.75	726	142.5	68.25	726	123.3	45.50	726	142.3	45.50	726
9.233
9.267	142.0	97.00	728	155.3	85.50	728	126.8	74.00	728	143.3	68.75	728	121.8	47.25	728	139.5	47.00	728
9.300
9.333	143.8	96.75	730	156.5	84.75	730	128.0	76.25	730	143.8	68.00	730	120.0	49.25	730	138.3	48.50	730
9.367
9.400	146.0	95.25	732	158.5	83.50	732	128.5	76.50	732	144.3	67.75	732	119.0	50.00	732	137.3	47.50	732
9.433
9.467	147.5	94.00	734	159.8	82.00	734	129.8	76.50	734	144.8	66.50	734	118.3	51.25	734	136.3	46.25	734
9.500
9.533	149.5	92.00	736	161.5	79.50	736	131.0	75.50	736	146.0	65.50	736	117.0	51.50	736	135.3	46.25	736
9.567
9.600	151.3	89.50	738	163.0	77.00	738	132.0	74.75	738	146.0	62.75	738	117.0	51.50	738	133.8	44.25	738
9.633
9.667	152.8	87.50	740	163.8	75.50	740	133.3	73.00	740	147.0	61.75	740	117.0	51.50	740	133.3	43.00	740
9.700
9.733	154.5	84.75	742	165.5	71.25	742	134.8	72.00	742	148.3	59.75	742	117.3	51.25	742	133.3	42.00	742
9.767
9.800	155.5	82.75	744	167.0	69.00	744	137.0	69.50	744	149.8	56.50	744	117.8	51.25	744	132.5	40.75	744
9.833
9.867	157.3	80.75	746	168.8	67.75	746	138.5	68.25	746	150.8	55.25	746	119.3	49.75	746	133.0	39.50	746
9.900
9.933	158.0	78.75	748	170.5	66.50	748	140.5	66.75	748	152.8	53.00	748	120.8	49.50	748	133.8	38.00	748
9.967
10.000	159.5	77.50	750	171.8	65.50	750	141.3	65.25	750	153.8	52.25	750	121.8	49.50	750	134.5	35.75	750
10.033
10.067	160.0	75.75	752	172.8	65.00	752	142.0	63.00	752	155.8	50.00	752	123.3	48.50	752	135.0	34.50	752
10.100
10.133	159.8	74.50	754	173.8	65.00	754	143.3	62.50	754	158.0	48.50	754	124.3	47.50	754	136.5	33.50	754
10.167
10.200	159.5	74.00	756	174.3	65.75	756	145.3	61.25	756	158.3	48.00	756	125.5	47.00	756	137.5	32.75	756
10.233
10.267	159.8	74.00	758	175.0	66.75	758	146.8	59.75	758	161.5	46.25	758	128.0	45.50	758	139.8	31.00	758
10.300
10.333	159.3	73.75	760	176.3	68.25	760	147.0	59.50	760	162.0	47.00	760	128.8	44.75	760	141.8	30.00	760
10.367
10.400	158.8	73.50	762	175.8	71.00	762	148.3	59.00	762	163.3	47.25	762	130.8	43.75	762	143.0	29.25	762
10.433
10.467	158.0	74.25	764	175.8	72.50	764	150.0	57.75	764	164.8	48.00	764	134.5	42.75	764	145.5	28.25	764
10.500
10.533	157.8	74.50	766	175.5	74.25	766	150.8	57.50	766	166.0	48.50	766	135.8	41.50	766	147.3	27.75	766
10.567
10.600	156.8	74.75	768	174.0	76.50	768	151.0	57.75	768	166.5	49.50	768	138.3	40.75	768	150.5	27.25	768
10.633
10.667	155.8	74.75	770	173.3	77.50	770	152.5	57.50	770	168.3	50.50	770	139.0	40.00	770	153.0	27.25	770
10.700
10.733	154.5	75.00	772	172.3	78.75	772	153.0	57.50	772	170.0	52.00	772	142.5	38.75	772	156.5	28.00	772
10.767
10.800	154.0	75.25	774	170.8	80.75	774	153.8	57.75	774	170.8	52.75	774	144.0	38.25	774	158.5	28.00	774
10.833
10.867	152.8	75.00	776	169.0	82.25	776	154.0	57.25	776	171.8	54.00	776	145.5	38.00	776	161.5	27.50	776
10.900
10.933	151.0	74.25	778	167.0	83.50	778	154.8	57.25	778	172.5	55.75	778	148.0	38.00	778	163.8	28.50	778
10.967
11.000	147.8	74.25	780	164.0	83.25	780	155.3	57.00	780	172.8	56.75	780	150.3	37.75	780	166.8	29.50	780
11.033
11.067	147.8	74.00	782	164.0	83.50	782	155.3	57.00	782	173.0	58.00	782	151.3	37.75	782	169.0	30.25	782
11.100
11.133	146.3	73.75	784	161.0	83.50	784	154.8	56.50	784	173.0	59.25	784	152.8	37.25	784	170.8	31.50	784
11.167
11.200	144.8	73.25	786	159.5	83.75	786	154.5	55.75	786	172.0	59.75	786	154.5	36.75	786	172.3	32.25	786
11.233
11.267	142.8	72.50	788	155.8	83.50	788	153.5	56.00	788	170.3	60.50	788	155.0	36.25	788	172.8	32.25	788
11.300
11.333	141.5	72.25	790	154.3	82.50	790	152.5	54.25	790	170.0	61.00	790	156.0	35.75	790	173.8	32.25	790
11.367
11.400	140.3	71.75	792	154.3	82.00	792	152.3	53.00	792	168.3	59.75	792	156.3	34.25	792	174.8	32.75	792
11.433
11.467	138.3	70.50	794	151.8	79.75	794	150.5	52.25	794	167.3	59.00	794	156.3	33.50	794	174.5	33.00	794
11.500
11.533	136.8	69.75	796	151.5	77.75	796	149.0	51.50	796	166.3	59.25	796	156.5	32.50	796	174.8	33.25	796
11.567
11.600	135.8	69.75	798	150.8	77.25	798	148.5	51.25	798	163.5	58.75	798	156.3	31.00	798	174.8	33.50	798
11.633
11.667	134.0	68.75	800	149.3	76.25	800	146.3	50.00	800	163.0	58.50	800	155.3	30.25	800	174.3	33.25	800
11.700
11.733	132.8	68.25	802	148.5	75.50	802	145.5	49.25	802	160.8	57.75	802	154.8	30.00	802	173.8	33.50	802
11.767
11.800	132.5	68.75	804	147.8	75.00	804	144.0	48.50	804	159.3	57.75	804	153.8	28.75	804	172.5	33.25	804
11.833
11.867	131.3	68.75	806	147.0	74.75	806	143.0	48.25	806	157.3	57.00	806	152.5	28.25	806	171.3	33.75	806
11.900
11.933	130.3	69.75	808	146.8	74.75	808	141.8	48.25	808	157.0	56.75	808	151.3	27.00	808	170.3	34.00	808
11.967
12.000	129.5	71.00	810	146.0	74.75	810	139.8	47.50	810	154.8	56.50	810	149.5	26.50	810	168.8	33.75	810
12.033
12.067	130.5	72.25	812	147.0	74.75	812	137.0	48.75	812	153.3	56.50	812	148.5	26.75	812	166.3	33.50	812
12.100
12.133	130.3	73.75	814	147.5	75.50	814	136.5	49.50	814	153.3	56.75	814	147.0	26.50	814	164.0	33.25	814
12.167
12.200	130.5	75.00	816	147.5	75.25	816	136.3	50.50	816	152.3	56.75	816	145.3	26.50	816	162.3	33.00	816
12.233
12.267	131.5	77.50	818	147.8	75.75	818	134.8	51.00	818	151.5	56.75	818	143.5	27.00	818	160.8	33.25	818
12.300
12.333	132.3	77.75	820	148.5	76.50	820	134.3	52.75	820	151.5	57.25	820	142.3	27.75	820	159.5	33.00	820
12.367
12.400	133.3	79.50	822	149.5	77.00	822	133.5	53.50	822	151.0	57.50	822	141.0	29.25	822	158.3	33.50	822
12.433
12.467	134.5	81.00	824	150.5	77.00	824	133.3	54.50	824	150.8	58.25	824	139.8	29.75	824	157.0	33.50	824
12.500
12.533	135.0	83.25	826	150.8	77.50	826	133.0	55.75	826	150.5	58.50	826	138.8	30.50	826	156.3	34.25	826
12.567
12.600	135.5	83.50	828	151.3	77.75	828	132.0	57.50	828	149.8	58.75	828	137.8	31.50	828	154.8	35.00	828
12.633
12.667	135.8	84.50	830	151.5	78.00	830	131.0	58.75	830	148.5	59.50	830	136.0	32.75	830	153.0	36.00	830
12.700
12.733	135.8	85.75	832	151.5	78.25	832	129.5	59.75	832	147.3	60.50	832	134.3	34.50	832	151.8	36.75	832
12.767
12.800	136.8	87.75	834	151.3	78.50	834	129.5	62.00	834	146.5	61.00	834	131.8	36.00	834	149.3	38.00	834
12.833
12.867	137.5	89.25	836	151.0	78.75	836	128.8	62.50	836	145.5	62.00	836	130.0	37.00	836	147.8	38.25	836
12.900
12.933	137.5	90.25	838	151.0	78.75	838	126.8	64.25	838	144.0	63.75	838	127.3	38.25	838	145.8	39.75	838
12.967
13.000	138.3	91.25	840	151.0	78.75	840	125.0	66.25	840	143.5	64.50	840	125.5	39.00	840	143.3	40.25	840
13.033
13.067	139.5	92.00	842	150.5	78.25	842	124.8	68.50	842	142.8	64.75	842	123.3	40.75	842	141.3	41.00	842
13.100
13.133	139.8	92.25	844	150.0	77.75	844	124.5	71.00	844	142.5	65.50	844	120.5	44.25	844	139.3	43.25	844
13.167
13.200	142.0	93.00	846	150.0	78.00	846	124.3	71.75	846	141.5	66.25	846	120.0	45.50	846	137.8	44.25	846
13.233
13.267	142.8	93.00	848	150.3	77.75	848	124.0	73.00	848	140.8	66.50	848	117.8	47.25	848	135.5	45.25	848
13.300
13.333	143.8	93.00	850	151.0	77.25	850	123.8	74.75	850	140.3	66.75	850	115.8	49.75	850	133.8	46.25	850
