## Supplementary material for "Trunk muscle activity across various trunk–limb coordination patterns in centipede locomotion": Data S1: muti-swim-#1-3-track.csv

#multi:
	mass A			mass B			mass C			mass D			mass E			mass F
t	x	y	frame	x	y	frame	x	y	frame	x	y	frame	x	y	frame	x	y	frame
0.000	-214.8	105.0	1300	-210.0	120.3	1300	-193.3	100.0	1300	-191.0	116.8	1300	-165.0	102.5	1300	-165.0	119.3	1300
0.033
0.067	-217.0	105.8	1302	-212.3	121.3	1302	-196.5	100.5	1302	-192.8	116.5	1302	-166.8	101.3	1302	-168.0	118.0	1302
0.100
0.133	-220.3	108.0	1304	-215.0	122.8	1304	-200.3	101.3	1304	-195.5	116.8	1304	-170.0	99.75	1304	-170.5	116.8	1304
0.167
0.200	-223.0	110.0	1306	-217.5	125.0	1306	-202.5	101.8	1306	-196.5	117.3	1306	-173.0	99.00	1306	-172.3	115.8	1306
0.233
0.267	-226.0	111.5	1308	-219.5	126.8	1308	-206.5	103.3	1308	-199.3	118.5	1308	-177.0	98.00	1308	-174.8	114.8	1308
0.300
0.333	-227.5	112.8	1310	-221.3	128.0	1310	-208.5	104.0	1310	-201.0	119.3	1310	-180.0	97.25	1310	-177.5	114.3	1310
0.367
0.400	-230.0	114.8	1312	-223.5	130.3	1312	-211.5	106.0	1312	-202.5	120.3	1312	-182.5	97.50	1312	-180.5	114.5	1312
0.433
0.467	-231.5	116.5	1314	-226.3	132.3	1314	-212.5	107.3	1314	-204.5	122.5	1314	-184.8	97.25	1314	-182.8	114.0	1314
0.500
0.533	-233.8	118.0	1316	-229.0	133.5	1316	-215.8	109.3	1316	-205.3	122.5	1316	-188.0	99.25	1316	-185.0	114.8	1316
0.567
0.600	-234.5	118.3	1318	-231.5	135.0	1318	-216.5	109.8	1318	-207.3	124.3	1318	-191.0	99.75	1318	-187.0	115.0	1318
0.633
0.667	-235.3	119.0	1320	-232.5	135.8	1320	-218.3	111.3	1320	-208.8	125.8	1320	-192.5	100.5	1320	-188.3	116.0	1320
0.700
0.733	-236.8	119.3	1322	-236.0	136.8	1322	-220.8	113.0	1322	-210.3	127.3	1322	-194.3	101.8	1322	-189.5	116.5	1322
0.767
0.800	-239.3	119.5	1324	-239.5	137.3	1324	-222.3	113.8	1324	-211.8	128.5	1324	-195.8	102.5	1324	-190.8	118.0	1324
0.833
0.867	-241.3	120.0	1326	-241.8	137.0	1326	-222.8	114.3	1326	-213.8	129.3	1326	-197.5	104.0	1326	-193.5	118.8	1326
0.900
0.933	-243.0	120.3	1328	-243.0	137.0	1328	-224.3	115.8	1328	-216.5	130.5	1328	-200.3	105.3	1328	-195.0	119.8	1328
0.967
1.000	-244.8	119.5	1330	-245.3	137.0	1330	-226.0	115.8	1330	-219.0	131.5	1330	-202.0	106.0	1330	-195.3	121.3	1330
1.033
1.067	-246.3	118.8	1332	-247.0	136.0	1332	-226.5	116.0	1332	-221.3	133.0	1332	-204.5	107.3	1332	-196.3	121.8	1332
1.100
1.133	-247.3	118.3	1334	-248.3	135.5	1334	-227.3	116.5	1334	-222.3	133.8	1334	-205.0	107.8	1334	-197.5	123.0	1334
1.167
1.200	-249.0	117.5	1336	-250.3	135.0	1336	-229.3	116.8	1336	-223.3	133.5	1336	-206.5	109.3	1336	-198.8	124.0	1336
1.233
1.267	-249.8	117.0	1338	-252.0	134.8	1338	-230.3	116.5	1338	-224.8	133.8	1338	-207.8	109.5	1338	-201.0	125.8	1338
1.300
1.333	-251.0	117.0	1340	-253.5	133.5	1340	-230.3	117.8	1340	-226.5	134.3	1340	-210.3	111.8	1340	-203.5	127.8	1340
1.367
1.400	-252.3	116.8	1342	-255.5	133.3	1342	-231.3	118.5	1342	-228.0	135.3	1342	-210.5	112.5	1342	-204.3	128.5	1342
1.433
1.467	-252.3	116.8	1344	-259.5	131.8	1344	-231.8	119.3	1344	-230.5	136.0	1344	-211.5	113.8	1344	-205.8	129.8	1344
1.500
1.533	-253.5	116.3	1346	-261.5	131.3	1346	-232.5	119.5	1346	-232.8	136.8	1346	-212.0	115.3	1346	-207.3	132.0	1346
1.567
1.600	-254.0	115.5	1348	-262.5	130.0	1348	-233.8	120.3	1348	-234.3	137.5	1348	-212.3	116.5	1348	-209.0	132.8	1348
1.633
1.667	-255.5	114.8	1350	-263.5	129.0	1350	-234.8	120.5	1350	-235.0	137.3	1350	-215.3	117.8	1350	-209.8	133.3	1350
1.700
1.733	-255.8	114.3	1352	-265.0	127.0	1352	-235.8	120.5	1352	-238.3	137.8	1352	-214.8	118.8	1352	-211.8	135.8	1352
1.767
1.800	-256.0	112.5	1354	-266.3	125.8	1354	-236.5	121.3	1354	-241.5	138.3	1354	-216.0	119.5	1354	-214.8	137.3	1354
1.833
1.867	-256.8	110.8	1356	-267.5	124.0	1356	-237.5	121.8	1356	-244.3	138.3	1356	-217.3	121.5	1356	-216.5	139.0	1356
1.900
1.933	-256.5	110.0	1358	-268.3	121.0	1358	-238.3	121.3	1358	-246.0	137.0	1358	-219.0	122.8	1358	-218.5	140.3	1358
1.967
2.000	-255.8	107.8	1360	-268.3	119.0	1360	-239.3	121.3	1360	-248.3	136.3	1360	-219.8	123.8	1360	-220.3	140.5	1360
2.033
2.067	-256.0	105.8	1362	-268.8	116.0	1362	-240.3	120.3	1362	-249.8	134.5	1362	-220.8	124.5	1362	-222.3	141.8	1362
2.100
2.133	-255.8	102.3	1364	-268.5	112.8	1364	-241.0	118.8	1364	-250.3	133.0	1364	-221.5	125.3	1364	-224.3	142.5	1364
2.167
2.200	-254.5	99.25	1366	-268.5	110.0	1366	-241.5	117.0	1366	-251.3	129.8	1366	-222.3	125.3	1366	-226.8	141.8	1366
2.233
2.267	-254.3	96.75	1368	-268.0	107.5	1368	-241.5	114.0	1368	-252.8	127.3	1368	-223.8	125.0	1368	-228.3	142.0	1368
2.300
2.333	-254.8	94.00	1370	-267.8	103.8	1370	-242.0	111.8	1370	-252.8	124.0	1370	-224.3	124.8	1370	-229.5	140.0	1370
2.367
2.400	-254.8	89.75	1372	-267.5	101.5	1372	-242.3	109.0	1372	-252.3	119.3	1372	-224.3	123.8	1372	-233.8	137.8	1372
2.433
2.467	-254.5	87.50	1374	-267.3	98.25	1374	-241.8	105.8	1374	-253.3	117.5	1374	-225.3	121.8	1374	-234.5	137.0	1374
2.500
2.533	-255.0	83.00	1376	-267.3	96.00	1376	-241.3	102.8	1376	-253.5	115.0	1376	-225.0	119.3	1376	-235.8	132.8	1376
2.567
2.600	-256.3	79.75	1378	-267.5	93.50	1378	-241.5	99.50	1378	-253.3	110.5	1378	-225.3	116.8	1378	-235.8	130.8	1378
2.633
2.667	-257.0	77.00	1380	-267.8	92.25	1380	-240.5	95.50	1380	-253.0	108.0	1380	-224.5	115.5	1380	-236.3	127.5	1380
2.700
2.733	-259.5	74.25	1382	-268.8	90.00	1382	-241.0	92.00	1382	-253.5	105.0	1382	-224.5	109.8	1382	-236.3	125.3	1382
2.767
2.800	-262.0	71.25	1384	-269.5	87.50	1384	-241.5	88.25	1384	-254.0	100.3	1384	-224.8	107.5	1384	-237.3	121.0	1384
2.833
2.867	-264.3	68.75	1386	-270.3	86.50	1386	-242.8	84.75	1386	-255.5	97.00	1386	-223.8	103.5	1386	-237.8	116.5	1386
2.900
2.933	-266.3	66.75	1388	-271.3	83.75	1388	-244.3	80.25	1388	-255.0	94.25	1388	-225.8	99.00	1388	-237.8	113.8	1388
2.967
3.000	-268.0	65.75	1390	-272.3	82.50	1390	-245.8	77.00	1390	-256.3	91.75	1390	-225.0	95.50	1390	-238.3	109.0	1390
3.033
3.067	-271.3	64.50	1392	-273.0	82.00	1392	-247.3	74.00	1392	-257.3	89.50	1392	-227.3	91.25	1392	-239.5	106.3	1392
3.100
3.133	-274.5	63.25	1394	-274.3	82.00	1394	-249.5	71.00	1394	-258.3	86.75	1394	-227.5	86.25	1394	-239.5	101.5	1394
3.167
3.200	-279.3	63.25	1396	-276.5	81.00	1396	-252.5	68.00	1396	-260.0	85.25	1396	-229.0	83.00	1396	-239.8	98.25	1396
3.233
3.267	-281.8	63.75	1398	-278.8	81.00	1398	-256.5	65.25	1398	-261.0	82.25	1398	-231.3	78.00	1398	-241.0	94.00	1398
3.300
3.333	-285.5	64.75	1400	-281.5	81.00	1400	-259.3	64.00	1400	-262.5	81.00	1400	-232.0	74.50	1400	-241.8	90.75	1400
3.367
3.400	-287.0	65.25	1402	-283.8	82.00	1402	-263.3	62.75	1402	-264.5	79.75	1402	-234.5	71.25	1402	-241.8	87.00	1402
3.433
3.467	-290.3	68.00	1404	-285.8	83.00	1404	-265.3	62.25	1404	-265.0	79.75	1404	-237.5	68.00	1404	-242.8	85.00	1404
3.500
3.533	-292.5	69.75	1406	-287.3	84.50	1406	-268.8	62.25	1406	-265.8	79.75	1406	-240.0	65.00	1406	-244.3	82.50	1406
3.567
3.600	-293.8	71.00	1408	-288.8	86.75	1408	-271.0	63.00	1408	-267.5	80.00	1408	-242.8	63.25	1408	-245.5	80.75	1408
3.633
3.667	-295.8	73.25	1410	-290.3	88.25	1410	-274.0	63.75	1410	-269.5	80.75	1410	-246.3	62.50	1410	-247.0	79.50	1410
3.700
3.733	-297.0	75.50	1412	-292.0	90.25	1412	-275.3	65.75	1412	-270.8	81.75	1412	-249.5	61.00	1412	-248.5	78.75	1412
3.767
3.800	-298.3	77.00	1414	-293.0	92.25	1414	-277.0	66.25	1414	-271.5	82.75	1414	-250.5	60.75	1414	-249.5	78.25	1414
3.833
3.867	-300.0	78.75	1416	-295.3	94.00	1416	-277.8	67.75	1416	-273.0	84.25	1416	-253.8	61.25	1416	-251.3	77.50	1416
3.900
3.933	-301.8	81.00	1418	-297.8	95.25	1418	-280.0	69.75	1418	-274.0	86.00	1418	-255.8	62.25	1418	-252.3	78.50	1418
3.967
4.000	-303.0	82.00	1420	-300.5	96.25	1420	-281.8	71.50	1420	-275.3	87.50	1420	-258.3	63.50	1420	-253.8	79.50	1420
4.033
4.067	-305.3	82.75	1422	-302.5	97.00	1422	-282.8	73.00	1422	-278.3	89.50	1422	-259.8	64.75	1422	-255.5	80.50	1422
4.100
4.133	-307.3	83.25	1424	-304.0	97.00	1424	-284.3	75.00	1424	-281.3	90.75	1424	-261.3	66.50	1424	-257.0	81.25	1424
4.167
4.200	-308.3	83.00	1426	-308.0	98.00	1426	-285.0	76.25	1426	-284.0	93.00	1426	-262.3	67.25	1426	-259.0	84.50	1426
4.233
4.267	-310.3	82.50	1428	-311.5	98.25	1428	-287.0	77.50	1428	-286.3	94.00	1428	-263.3	69.25	1428	-260.0	85.25	1428
4.300
4.333	-312.3	82.50	1430	-313.8	98.00	1430	-288.5	78.00	1430	-289.0	95.50	1430	-266.8	71.00	1430	-261.0	86.25	1430
4.367
4.400	-313.3	82.00	1432	-316.0	97.50	1432	-290.5	79.50	1432	-290.8	96.50	1432	-268.8	73.50	1432	-263.8	89.50	1432
4.433
4.467	-315.3	81.75	1434	-318.8	96.50	1434	-293.5	81.50	1434	-294.3	97.50	1434	-270.5	74.25	1434	-266.5	91.00	1434
4.500
4.533	-316.0	81.25	1436	-322.0	95.75	1436	-295.0	82.50	1436	-295.8	98.25	1436	-273.0	76.50	1436	-269.0	93.50	1436
4.567
4.600	-316.8	80.50	1438	-324.3	94.25	1438	-296.5	83.25	1438	-298.8	99.25	1438	-275.8	78.50	1438	-272.0	95.25	1438
4.633
4.667	-318.0	79.50	1440	-326.3	93.25	1440	-299.0	82.75	1440	-301.8	99.50	1440	-276.8	80.00	1440	-274.8	97.75	1440
4.700
4.733	-319.8	77.75	1442	-328.5	91.50	1442	-300.0	83.50	1442	-304.0	100.3	1442	-279.3	82.00	1442	-276.8	99.00	1442
4.767
4.800	-321.5	76.50	1444	-330.8	89.75	1444	-301.8	83.75	1444	-307.3	100.8	1444	-281.0	83.75	1444	-279.5	101.0	1444
4.833
4.867	-322.8	74.75	1446	-331.5	87.25	1446	-302.8	83.75	1446	-310.0	100.0	1446	-282.0	84.00	1446	-281.5	102.3	1446
4.900
4.933	-322.5	72.25	1448	-332.3	85.00	1448	-304.3	83.75	1448	-310.8	99.75	1448	-283.8	85.25	1448	-283.0	102.5	1448
4.967
5.000	-322.3	70.25	1450	-333.0	82.00	1450	-305.3	82.50	1450	-312.8	98.00	1450	-284.8	86.00	1450	-285.3	103.8	1450
5.033
5.067	-322.3	67.50	1452	-333.0	79.50	1452	-305.5	80.75	1452	-313.5	95.75	1452	-285.3	86.00	1452	-288.3	104.5	1452
5.100
5.133	-322.3	64.50	1454	-332.8	76.50	1454	-305.3	79.25	1454	-315.0	94.25	1454	-286.3	86.00	1454	-289.8	104.8	1454
5.167
5.200	-320.8	62.00	1456	-332.0	73.25	1456	-305.3	78.75	1456	-315.5	91.25	1456	-286.8	85.50	1456	-291.5	103.5	1456
5.233
5.267	-321.3	58.50	1458	-331.0	70.00	1458	-305.3	76.25	1458	-316.5	88.25	1458	-286.8	85.50	1458	-293.3	102.3	1458
5.300
5.333	-320.3	55.50	1460	-330.3	67.25	1460	-304.5	75.00	1460	-315.3	85.50	1460	-286.3	85.25	1460	-293.5	102.0	1460
5.367
5.400	-320.3	52.25	1462	-329.3	64.00	1462	-303.8	71.00	1462	-315.0	83.25	1462	-286.3	84.00	1462	-295.5	100.3	1462
5.433
5.467	-318.0	49.50	1464	-329.3	61.25	1464	-302.8	69.00	1464	-313.8	81.00	1464	-285.8	83.00	1464	-296.0	98.00	1464
5.500
5.533	-318.0	46.75	1466	-328.3	59.50	1466	-301.3	66.75	1466	-313.0	78.25	1466	-285.5	81.25	1466	-296.0	96.25	1466
5.567
5.600	-317.5	44.25	1468	-328.0	57.00	1468	-300.8	63.75	1468	-312.8	74.50	1468	-285.5	80.00	1468	-295.8	95.00	1468
5.633
5.667	-317.8	42.00	1470	-327.8	55.75	1470	-300.0	60.50	1470	-312.3	72.25	1470	-284.8	77.50	1470	-295.5	93.50	1470
5.700
5.733	-319.0	40.25	1472	-327.5	54.75	1472	-300.0	58.00	1472	-311.0	70.00	1472	-284.5	76.00	1472	-295.8	89.25	1472
5.767
5.800	-319.3	38.50	1474	-327.5	54.00	1474	-299.3	56.00	1474	-310.5	68.00	1474	-284.0	74.25	1474	-295.0	85.75	1474
5.833
5.867	-320.3	37.25	1476	-327.8	53.00	1476	-299.0	53.50	1476	-310.0	66.25	1476	-283.5	71.50	1476	-295.0	85.75	1476
5.900
5.933	-322.3	35.75	1478	-327.5	52.25	1478	-299.5	49.25	1478	-310.0	64.50	1478	-281.8	68.00	1478	-293.8	82.25	1478
5.967
6.000	-323.0	34.50	1480	-327.8	51.00	1480	-299.3	47.75	1480	-310.8	61.25	1480	-281.3	64.75	1480	-293.5	80.25	1480
6.033
6.067	-324.3	34.50	1482	-327.8	50.75	1482	-300.5	44.75	1482	-310.8	59.75	1482	-281.8	61.25	1482	-293.5	78.00	1482
6.100
6.133	-326.0	34.75	1484	-328.0	50.75	1484	-301.8	43.50	1484	-311.8	58.50	1484	-281.5	57.75	1484	-293.0	75.50	1484
6.167
6.200	-329.8	34.50	1486	-329.0	50.75	1486	-303.3	39.50	1486	-310.8	55.50	1486	-281.8	54.75	1486	-292.8	72.75	1486
6.233
6.267	-330.5	34.50	1488	-328.5	50.75	1488	-304.5	37.50	1488	-311.5	55.00	1488	-282.5	51.25	1488	-291.5	69.00	1488
6.300
6.333	-332.3	35.00	1490	-329.5	51.25	1490	-306.3	36.50	1490	-311.8	53.75	1490	-282.5	48.50	1490	-292.3	66.25	1490
6.367
6.400	-333.5	36.00	1492	-329.5	52.50	1492	-307.5	34.75	1492	-312.0	52.50	1492	-282.3	45.25	1492	-291.5	62.75	1492
6.433
6.467	-334.3	37.75	1494	-328.8	53.00	1494	-308.8	34.25	1494	-311.3	51.75	1494	-282.8	43.00	1494	-291.5	60.25	1494
6.500
6.533	-334.5	39.00	1496	-329.0	54.00	1496	-309.8	33.00	1496	-311.0	51.50	1496	-283.5	40.50	1496	-290.8	58.25	1496
6.567
6.600	-334.5	41.25	1498	-328.5	55.25	1498	-310.8	33.25	1498	-310.3	51.00	1498	-284.3	38.75	1498	-290.3	56.00	1498
6.633
6.667	-334.5	43.25	1500	-326.8	55.75	1500	-311.5	33.25	1500	-309.0	50.50	1500	-285.5	35.75	1500	-289.0	55.25	1500
6.700
6.733	-333.8	44.25	1502	-326.5	56.75	1502	-312.0	33.50	1502	-308.5	50.25	1502	-286.0	33.50	1502	-288.0	52.50	1502
6.767
6.800	-333.5	46.25	1504	-326.3	58.50	1504	-311.5	34.00	1504	-307.3	50.25	1504	-286.3	32.50	1504	-286.5	50.75	1504
6.833
6.867	-333.5	48.00	1506	-325.0	60.25	1506	-312.0	35.25	1506	-306.3	50.25	1506	-286.3	32.25	1506	-286.5	50.50	1506
6.900
6.933	-333.3	50.00	1508	-324.3	62.75	1508	-312.5	36.75	1508	-305.3	51.00	1508	-286.5	31.50	1508	-285.8	50.50	1508
6.967
7.000	-332.5	52.00	1510	-324.3	64.50	1510	-312.8	39.00	1510	-304.5	52.25	1510	-286.8	31.50	1510	-285.5	50.00	1510
7.033
7.067	-332.0	54.25	1512	-324.3	66.75	1512	-312.3	40.25	1512	-304.8	54.00	1512	-287.8	31.75	1512	-285.3	50.00	1512
7.100
7.133	-330.8	55.75	1514	-324.3	69.25	1514	-312.0	42.50	1514	-304.5	55.00	1514	-288.5	32.25	1514	-285.0	50.50	1514
7.167
7.200	-330.3	58.75	1516	-325.0	72.25	1516	-312.0	45.00	1516	-304.0	57.75	1516	-289.5	34.50	1516	-286.0	51.50	1516
7.233
7.267	-330.0	60.00	1518	-325.3	74.50	1518	-312.3	47.00	1518	-303.8	59.50	1518	-291.3	37.25	1518	-285.0	52.00	1518
7.300
7.333	-330.0	62.25	1520	-326.3	76.50	1520	-312.0	49.50	1520	-303.5	62.25	1520	-290.8	38.75	1520	-284.8	53.00	1520
7.367
7.400	-330.0	63.50	1522	-326.8	77.75	1522	-312.3	51.00	1522	-303.3	64.50	1522	-290.8	40.75	1522	-284.3	55.50	1522
7.433
7.467	-331.3	64.00	1524	-328.8	79.25	1524	-312.0	53.75	1524	-304.0	67.75	1524	-290.8	43.00	1524	-283.3	57.75	1524
7.500
7.533	-332.3	64.75	1526	-330.0	80.50	1526	-311.8	56.25	1526	-304.8	70.25	1526	-290.5	46.25	1526	-283.3	58.75	1526
7.567
7.600	-332.0	64.75	1528	-331.0	80.75	1528	-312.0	57.25	1528	-306.0	73.00	1528	-290.5	47.25	1528	-283.0	61.00	1528
7.633
7.667	-333.3	64.50	1530	-333.0	80.75	1530	-312.0	59.75	1530	-308.0	75.00	1530	-290.3	49.25	1530	-283.0	63.00	1530
7.700
7.733	-333.0	64.75	1532	-335.0	81.25	1532	-312.3	61.50	1532	-308.5	77.25	1532	-290.3	51.00	1532	-283.3	66.75	1532
7.767
7.800	-333.0	65.50	1534	-336.5	81.25	1534	-313.0	62.75	1534	-309.3	78.75	1534	-290.3	54.00	1534	-284.8	70.25	1534
7.833
7.867	-333.0	65.75	1536	-338.5	81.50	1536	-313.8	65.00	1536	-312.0	80.25	1536	-291.0	56.75	1536	-286.0	72.00	1536
7.900
7.933	-334.0	66.25	1538	-339.8	81.25	1538	-314.0	67.50	1538	-313.5	82.25	1538	-292.8	59.00	1538	-287.5	75.25	1538
7.967
8.000	-333.5	66.50	1540	-340.8	81.25	1540	-314.8	68.50	1540	-316.8	84.75	1540	-292.5	59.75	1540	-289.3	78.00	1540
8.033
8.067	-334.8	66.50	1542	-343.5	80.25	1542	-316.0	69.25	1542	-318.0	85.75	1542	-294.3	63.25	1542	-290.8	80.50	1542
8.100
8.133	-335.0	66.25	1544	-345.0	79.25	1544	-317.0	70.50	1544	-320.8	87.25	1544	-295.8	66.00	1544	-291.8	83.25	1544
8.167
8.200	-335.0	65.75	1546	-345.3	77.50	1546	-317.8	71.75	1546	-322.8	87.75	1546	-297.3	68.75	1546	-294.8	86.25	1546
8.233
8.267	-335.0	64.25	1548	-345.8	75.00	1548	-318.5	71.00	1548	-322.8	87.50	1548	-297.0	69.75	1548	-295.5	87.50	1548
8.300
8.333	-334.3	62.25	1550	-345.5	72.00	1550	-318.8	71.25	1550	-324.5	86.50	1550	-297.3	71.75	1550	-295.5	89.25	1550
8.367
8.400	-333.0	59.00	1552	-344.3	69.00	1552	-319.0	70.00	1552	-324.8	84.75	1552	-296.8	72.00	1552	-296.8	89.50	1552
8.433
8.467	-331.5	56.25	1554	-342.8	66.00	1554	-318.0	69.50	1554	-325.8	82.50	1554	-296.5	73.25	1554	-298.0	91.00	1554
8.500
8.533	-330.5	53.00	1556	-341.3	62.50	1556	-317.0	68.50	1556	-326.3	80.25	1556	-296.5	73.75	1556	-299.5	91.50	1556
8.567
8.600	-329.0	51.25	1558	-339.8	60.25	1558	-314.5	66.50	1558	-325.5	78.00	1558	-295.3	73.75	1558	-299.3	91.50	1558
8.633
8.667	-325.5	47.50	1560	-337.8	57.75	1560	-313.3	65.00	1560	-324.3	76.00	1560	-294.5	74.75	1560	-299.5	91.00	1560
8.700
8.733	-324.0	45.00	1562	-336.0	54.25	1562	-312.0	62.50	1562	-322.5	73.75	1562	-293.8	75.00	1562	-298.8	90.25	1562
8.767
8.800	-323.0	42.50	1564	-334.8	52.75	1564	-308.8	60.50	1564	-321.0	72.00	1564	-293.0	73.75	1564	-298.8	89.50	1564
8.833
8.867	-321.3	39.75	1566	-332.5	50.00	1566	-306.5	58.75	1566	-319.5	70.50	1566	-291.0	72.75	1566	-299.0	88.25	1566
8.900
8.933	-320.8	37.25	1568	-331.5	48.00	1568	-304.8	56.25	1568	-318.0	69.00	1568	-289.0	71.00	1568	-298.8	86.25	1568
8.967
9.000	-320.0	34.50	1570	-330.3	46.75	1570	-303.5	54.00	1570	-317.0	66.50	1570	-288.8	69.50	1570	-298.5	85.75	1570
9.033
9.067	-320.0	32.50	1572	-329.3	44.25	1572	-303.0	52.75	1572	-314.8	63.75	1572	-288.0	68.75	1572	-298.5	84.75	1572
9.100
9.133	-319.3	30.25	1574	-328.8	42.50	1574	-302.0	49.25	1574	-314.5	62.25	1574	-286.5	66.75	1574	-298.5	79.75	1574
9.167
9.200	-319.8	28.25	1576	-328.3	40.75	1576	-301.0	45.50	1576	-314.0	59.00	1576	-286.3	65.00	1576	-297.8	77.50	1576
9.233
9.267	-320.5	25.50	1578	-328.5	39.25	1578	-301.3	41.75	1578	-313.5	55.50	1578	-284.5	60.75	1578	-297.5	74.50	1578
9.300
9.333	-320.8	23.25	1580	-328.0	38.00	1580	-300.8	39.00	1580	-312.3	52.75	1580	-283.3	57.50	1580	-295.8	71.00	1580
9.367
9.400	-321.0	21.25	1582	-327.5	37.25	1582	-300.0	37.25	1582	-311.3	50.75	1582	-282.8	54.75	1582	-294.5	68.25	1582
9.433
9.467	-322.0	20.00	1584	-327.3	36.00	1584	-299.3	34.50	1584	-311.0	48.25	1584	-281.5	51.50	1584	-294.0	66.00	1584
9.500
9.533	-323.3	18.25	1586	-327.3	35.75	1586	-298.5	32.00	1586	-309.8	46.25	1586	-281.3	48.75	1586	-292.0	62.25	1586
9.567
9.600	-324.0	18.50	1588	-327.5	35.50	1588	-299.8	28.75	1588	-309.3	44.75	1588	-280.0	46.00	1588	-291.8	60.75	1588
9.633
9.667	-324.8	18.50	1590	-326.8	35.00	1590	-299.5	26.50	1590	-308.8	43.25	1590	-279.0	41.50	1590	-290.5	55.75	1590
9.700
9.733	-325.3	18.25	1592	-327.0	35.50	1592	-300.3	24.00	1592	-308.3	40.50	1592	-278.8	40.25	1592	-289.8	54.00	1592
9.767
9.800	-327.8	18.75	1594	-327.0	36.00	1594	-301.5	21.50	1594	-308.0	39.25	1594	-278.5	35.75	1594	-289.3	52.75	1594
9.833
9.867	-329.3	19.75	1596	-327.5	37.00	1596	-303.3	21.00	1596	-307.8	37.75	1596	-278.3	31.25	1596	-287.5	48.75	1596
9.900
9.933	-330.5	21.75	1598	-326.8	37.50	1598	-304.3	19.50	1598	-307.3	35.75	1598	-280.0	28.50	1598	-287.5	45.25	1598
9.967
10.000	-330.5	23.00	1600	-326.5	38.75	1600	-305.3	19.25	1600	-307.5	36.25	1600	-279.3	26.75	1600	-285.8	43.00	1600
10.033
10.067	-330.5	25.00	1602	-326.0	40.00	1602	-305.8	19.25	1602	-307.3	35.75	1602	-280.5	24.25	1602	-285.8	42.75	1602
10.100
10.133	-331.5	27.00	1604	-326.3	41.00	1604	-306.8	19.75	1604	-306.8	36.00	1604	-281.5	22.75	1604	-284.8	40.25	1604
10.167
10.200	-330.8	29.50	1606	-324.8	43.00	1606	-308.0	20.00	1606	-306.8	35.75	1606	-281.8	21.00	1606	-284.5	38.75	1606
10.233
10.267	-330.8	30.50	1608	-324.5	45.25	1608	-308.3	20.50	1608	-305.3	36.25	1608	-280.8	19.75	1608	-283.8	37.00	1608
10.300
10.333	-330.0	34.00	1610	-324.3	47.50	1610	-308.3	22.25	1610	-304.3	37.75	1610	-280.8	18.50	1610	-282.8	36.25	1610
10.367
10.400	-330.0	36.25	1612	-323.8	49.50	1612	-307.8	24.25	1612	-304.0	38.50	1612	-282.3	18.25	1612	-282.5	35.50	1612
10.433
10.467	-328.8	39.00	1614	-323.8	52.75	1614	-307.5	25.50	1614	-303.3	39.75	1614	-284.3	18.25	1614	-283.0	36.75	1614
10.500
10.533	-328.3	40.25	1616	-323.8	53.75	1616	-308.3	28.25	1616	-303.0	42.75	1616	-284.5	19.25	1616	-283.0	36.75	1616
10.567
10.600	-328.3	42.25	1618	-323.8	56.00	1618	-307.8	29.75	1618	-302.5	43.50	1618	-285.5	19.75	1618	-282.8	36.50	1618
10.633
10.667	-328.3	44.50	1620	-323.8	58.50	1620	-308.5	32.50	1620	-302.5	46.50	1620	-286.8	21.50	1620	-282.3	37.00	1620
10.700
10.733	-328.8	45.50	1622	-324.8	60.75	1622	-309.0	34.75	1622	-302.3	48.00	1622	-286.8	23.25	1622	-282.0	38.75	1622
10.767
10.800	-329.3	47.25	1624	-325.3	62.50	1624	-308.8	37.25	1624	-302.5	51.25	1624	-288.3	25.75	1624	-281.8	40.75	1624
10.833
10.867	-329.0	49.00	1626	-326.8	64.25	1626	-309.0	39.50	1626	-302.3	53.50	1626	-288.3	29.50	1626	-281.3	42.75	1626
10.900
10.933	-329.5	49.50	1628	-328.0	65.50	1628	-309.5	42.25	1628	-302.3	55.50	1628	-288.3	31.00	1628	-280.8	45.50	1628
10.967
11.000	-329.5	50.75	1630	-329.5	66.25	1630	-309.8	43.50	1630	-303.3	58.25	1630	-288.5	32.25	1630	-280.8	47.75	1630
11.033
11.067	-329.5	50.75	1632	-331.3	66.75	1632	-310.0	45.50	1632	-304.5	61.50	1632	-288.5	35.25	1632	-280.8	50.75	1632
11.100
11.133	-330.0	51.00	1634	-332.0	66.75	1634	-310.8	47.25	1634	-305.3	62.75	1634	-288.8	38.25	1634	-282.8	53.00	1634
11.167
11.200	-330.3	51.25	1636	-335.3	66.50	1636	-311.3	48.75	1636	-306.8	65.00	1636	-288.8	39.75	1636	-282.5	56.50	1636
11.233
11.267	-330.5	51.00	1638	-336.5	66.00	1638	-311.0	50.00	1638	-310.0	66.00	1638	-289.8	42.00	1638	-283.5	58.25	1638
11.300
11.333	-330.8	50.25	1640	-337.8	64.50	1640	-312.3	51.75	1640	-312.3	67.75	1640	-291.0	45.25	1640	-285.0	60.00	1640
11.367
11.400	-330.5	49.75	1642	-339.0	64.00	1642	-312.8	53.00	1642	-315.0	69.25	1642	-291.3	46.25	1642	-284.8	63.50	1642
11.433
11.467	-330.5	49.50	1644	-340.5	62.00	1644	-313.8	53.75	1644	-316.5	70.00	1644	-291.8	47.50	1644	-288.5	66.25	1644
11.500
11.533	-331.0	48.25	1646	-341.5	60.00	1646	-315.0	54.25	1646	-318.3	70.50	1646	-293.3	50.25	1646	-289.3	68.00	1646
11.567
11.600	-331.5	46.25	1648	-342.0	57.75	1648	-315.0	54.50	1648	-319.0	69.75	1648	-293.8	52.00	1648	-289.8	70.25	1648
11.633
11.667	-331.8	44.50	1650	-341.5	56.75	1650	-314.8	55.00	1650	-321.5	70.00	1650	-293.5	54.00	1650	-293.0	72.75	1650
11.700
11.733	-331.3	42.25	1652	-341.5	53.75	1652	-315.8	55.00	1652	-321.8	69.00	1652	-294.3	55.25	1652	-294.5	73.25	1652
11.767
11.800	-330.8	40.50	1654	-341.5	51.25	1654	-315.0	54.00	1654	-323.5	67.75	1654	-294.5	56.50	1654	-296.3	74.75	1654
11.833
11.867	-330.0	37.75	1656	-341.0	49.25	1656	-315.0	53.50	1656	-324.5	65.75	1656	-294.5	58.25	1656	-297.8	77.25	1656
11.900
11.933	-328.8	36.00	1658	-340.3	46.25	1658	-314.5	51.75	1658	-324.0	65.00	1658	-295.0	58.75	1658	-299.5	77.75	1658
11.967
12.000	-328.0	34.50	1660	-339.3	43.50	1660	-314.0	50.25	1660	-324.0	63.25	1660	-295.5	59.00	1660	-301.3	77.75	1660
12.033
12.067	-327.5	32.25	1662	-337.8	41.50	1662	-313.3	49.25	1662	-324.0	62.25	1662	-296.3	59.25	1662	-301.8	77.75	1662
12.100
12.133	-325.5	28.00	1664	-336.3	38.75	1664	-311.8	47.50	1664	-323.3	60.00	1664	-295.3	59.25	1664	-303.0	77.25	1664
12.167
12.200	-324.5	25.75	1666	-335.3	37.75	1666	-310.5	45.75	1666	-322.8	58.25	1666	-294.5	58.75	1666	-303.3	75.75	1666
12.233
12.267	-323.8	23.75	1668	-334.5	35.75	1668	-309.0	43.00	1668	-321.5	56.00	1668	-294.3	58.00	1668	-303.8	74.25	1668
12.300
12.333	-323.0	22.00	1670	-333.5	34.75	1670	-307.8	41.00	1670	-320.5	53.25	1670	-294.3	57.75	1670	-303.5	72.50	1670
12.367
12.400	-323.3	20.75	1672	-332.8	31.50	1672	-306.8	38.75	1672	-319.5	51.25	1672	-293.3	56.50	1672	-303.3	72.00	1672
12.433
12.467	-323.0	18.00	1674	-332.0	30.75	1674	-305.8	35.50	1674	-319.0	49.75	1674	-291.5	53.25	1674	-302.5	69.00	1674
12.500
12.533	-322.5	15.75	1676	-332.0	30.25	1676	-304.8	33.75	1676	-318.0	47.50	1676	-289.5	51.50	1676	-302.5	67.25	1676
12.567
12.600	-322.5	14.75	1678	-331.0	29.25	1678	-304.8	31.75	1678	-317.0	45.50	1678	-288.8	50.50	1678	-301.3	65.50	1678
12.633
12.667	-323.3	14.00	1680	-330.8	28.50	1680	-304.0	29.75	1680	-316.0	43.75	1680	-288.0	49.00	1680	-300.5	62.75	1680
12.700
12.733	-323.8	13.25	1682	-330.8	28.75	1682	-303.8	28.25	1682	-315.0	43.00	1682	-286.8	46.75	1682	-298.8	60.75	1682
12.767
12.800	-324.8	13.50	1684	-329.8	27.00	1684	-303.0	26.50	1684	-314.0	41.25	1684	-284.8	44.00	1684	-298.0	58.50	1684
12.833
12.867	-326.0	13.00	1686	-329.8	27.00	1686	-303.3	24.50	1686	-313.3	39.00	1686	-284.8	42.25	1686	-297.5	57.50	1686
12.900
12.933	-326.5	12.50	1688	-330.0	27.25	1688	-303.0	23.50	1688	-312.8	38.00	1688	-284.5	39.75	1688	-296.8	55.75	1688
12.967
13.000	-327.5	12.25	1690	-330.3	27.25	1690	-303.0	21.75	1690	-312.0	36.75	1690	-284.5	37.25	1690	-296.0	54.25	1690
13.033
13.067	-328.8	12.25	1692	-330.5	27.75	1692	-303.8	20.00	1692	-311.8	35.25	1692	-284.3	35.75	1692	-294.3	50.50	1692
13.100
13.133	-328.8	12.25	1694	-330.5	27.75	1694	-303.5	19.25	1694	-311.5	33.50	1694	-284.5	32.75	1694	-293.8	48.75	1694
13.167
13.200	-329.5	12.25	1696	-330.8	27.50	1696	-303.3	18.75	1696	-311.3	32.25	1696	-284.5	31.75	1696	-293.3	47.75	1696
13.233
13.267	-329.8	12.50	1698	-330.5	27.50	1698	-304.5	17.50	1698	-311.0	30.50	1698	-284.5	28.00	1698	-292.8	45.75	1698
13.300
13.333	-330.3	12.75	1700	-330.5	27.50	1700	-304.5	15.75	1700	-310.3	29.00	1700	-283.0	26.50	1700	-291.3	42.25	1700
