## Supplementary material for "Trunk muscle activity across various trunk–limb coordination patterns in centipede locomotion": Data S1: muti-swim-#2-1-track.csv

#multi:
	mass A			mass B			mass C			mass D			mass E			mass F
t	x	y	frame	x	y	frame	x	y	frame	x	y	frame	x	y	frame	x	y	frame
0.000	550.3	-173.3	900	545.8	-188.5	900	526.5	-167.8	900	522.3	-183.3	900	510.3	-156.3	900	496.3	-168.8	900
0.033
0.067	551.5	-173.3	902	546.8	-188.5	902	527.3	-167.0	902	523.5	-183.8	902	510.8	-156.8	902	497.5	-170.0	902
0.100
0.133	554.8	-172.8	904	548.0	-188.3	904	529.3	-166.5	904	525.3	-183.0	904	511.5	-156.5	904	499.0	-171.0	904
0.167
0.200	558.3	-173.3	906	550.8	-189.5	906	532.8	-166.0	906	526.8	-182.5	906	513.3	-157.0	906	500.3	-171.5	906
0.233
0.267	562.3	-175.3	908	552.3	-190.0	908	535.3	-165.8	908	529.3	-182.0	908	514.8	-157.0	908	502.5	-171.8	908
0.300
0.333	563.3	-176.3	910	554.0	-190.3	910	538.3	-165.5	910	531.0	-181.5	910	517.5	-156.8	910	505.8	-172.5	910
0.367
0.400	567.0	-178.5	912	556.0	-191.8	912	541.5	-166.0	912	534.5	-181.8	912	519.5	-156.8	912	508.0	-172.5	912
0.433
0.467	569.8	-181.3	914	558.0	-193.5	914	544.8	-166.5	914	537.0	-182.0	914	522.5	-156.8	914	512.0	-172.3	914
0.500
0.533	572.0	-184.0	916	559.0	-194.0	916	549.3	-167.3	916	539.0	-181.8	916	526.0	-156.8	916	514.5	-171.3	916
0.567
0.600	573.8	-186.5	918	561.0	-196.8	918	552.0	-168.0	918	542.3	-182.0	918	528.3	-156.3	918	517.8	-171.0	918
0.633
0.667	575.5	-189.5	920	561.3	-198.0	920	555.0	-169.8	920	544.3	-182.5	920	532.0	-156.5	920	522.0	-171.8	920
0.700
0.733	577.0	-192.5	922	562.3	-200.0	922	558.3	-171.3	922	546.3	-183.8	922	535.0	-157.3	922	526.3	-172.8	922
0.767
0.800	578.3	-195.8	924	563.5	-202.5	924	561.5	-173.0	924	547.3	-184.0	924	538.5	-157.5	924	528.5	-173.3	924
0.833
0.867	579.8	-200.0	926	563.3	-203.5	926	563.5	-174.5	926	550.0	-186.5	926	540.8	-157.5	926	528.8	-173.0	926
0.900
0.933	580.0	-202.0	928	563.8	-205.3	928	565.8	-176.5	928	552.0	-188.0	928	544.0	-158.0	928	532.0	-173.8	928
0.967
1.000	580.8	-205.8	930	563.8	-206.8	930	567.8	-177.8	930	552.8	-188.5	930	547.8	-158.8	930	533.5	-173.8	930
1.033
1.067	580.8	-207.8	932	563.8	-208.8	932	570.8	-180.8	932	555.0	-189.8	932	551.3	-160.3	932	536.3	-173.5	932
1.100
1.133	580.3	-211.0	934	563.5	-210.3	934	572.8	-182.5	934	556.0	-191.5	934	553.8	-160.8	934	537.8	-173.5	934
1.167
1.200	580.5	-215.5	936	564.0	-214.5	936	574.3	-184.3	936	556.3	-193.5	936	557.3	-162.3	936	539.0	-174.3	936
1.233
1.267	579.5	-218.3	938	563.3	-215.8	938	575.8	-187.5	938	557.8	-194.0	938	558.5	-162.8	938	543.0	-176.3	938
1.300
1.333	578.8	-219.8	940	561.8	-217.5	940	576.5	-189.3	940	557.5	-195.8	940	562.5	-164.5	940	546.8	-177.5	940
1.367
1.400	577.8	-222.0	942	561.8	-218.3	942	577.5	-192.3	942	558.5	-196.5	942	564.3	-165.3	942	548.3	-178.3	942
1.433
1.467	576.3	-224.0	944	560.0	-219.3	944	578.5	-194.0	944	559.3	-197.5	944	567.8	-166.8	944	549.0	-178.3	944
1.500
1.533	575.3	-224.8	946	559.0	-220.5	946	578.0	-196.0	946	560.0	-199.0	946	568.5	-168.5	946	551.5	-178.3	946
1.567
1.600	574.0	-226.3	948	558.3	-220.8	948	578.3	-198.5	948	559.5	-199.8	948	569.5	-169.5	948	552.3	-178.5	948
1.633
1.667	572.8	-227.0	950	557.0	-221.8	950	578.3	-200.8	950	559.8	-200.0	950	571.5	-171.5	950	553.3	-178.3	950
1.700
1.733	571.0	-228.5	952	556.0	-223.0	952	577.8	-203.0	952	559.8	-202.0	952	572.3	-173.3	952	554.0	-179.5	952
1.767
1.800	569.3	-230.0	954	554.3	-223.8	954	577.3	-205.3	954	558.8	-203.0	954	573.5	-175.0	954	555.0	-181.0	954
1.833
1.867	567.3	-231.5	956	553.0	-225.3	956	576.3	-206.3	956	557.8	-204.0	956	574.5	-176.0	956	555.8	-181.3	956
1.900
1.933	565.8	-232.5	958	552.0	-226.5	958	575.3	-208.5	958	556.0	-205.3	958	575.3	-177.5	958	556.3	-182.0	958
1.967
2.000	564.3	-233.8	960	550.5	-228.8	960	573.8	-210.0	960	555.0	-207.0	960	574.5	-179.3	960	556.3	-182.5	960
2.033
2.067	562.5	-235.0	962	548.5	-230.3	962	572.0	-212.0	962	553.5	-208.5	962	574.5	-181.5	962	555.8	-184.0	962
2.100
2.133	561.5	-236.3	964	547.0	-231.3	964	569.5	-213.8	964	551.3	-209.8	964	573.8	-183.8	964	556.0	-185.0	964
2.167
2.200	559.5	-237.5	966	544.8	-234.5	966	568.5	-214.5	966	549.8	-211.5	966	573.0	-186.0	966	555.3	-185.5	966
2.233
2.267	558.8	-239.5	968	543.3	-237.8	968	565.3	-217.3	968	548.0	-213.8	968	571.3	-189.0	968	553.5	-187.8	968
2.300
2.333	557.3	-241.3	970	542.0	-239.8	970	563.5	-219.5	970	545.5	-216.5	970	570.3	-191.0	970	552.3	-189.5	970
2.367
2.400	556.3	-243.3	972	541.3	-243.8	972	561.3	-221.8	972	543.0	-219.8	972	568.3	-193.8	972	549.8	-192.5	972
2.433
2.467	555.0	-245.0	974	540.5	-247.3	974	559.0	-223.5	974	541.0	-222.3	974	565.0	-196.3	974	547.5	-194.5	974
2.500
2.533	554.5	-248.3	976	540.3	-251.3	976	557.3	-225.5	976	539.3	-226.0	976	563.3	-199.0	976	545.0	-197.0	976
2.567
2.600	554.8	-250.8	978	539.8	-254.5	978	555.5	-228.5	978	537.5	-229.3	978	559.5	-200.5	978	542.0	-200.0	978
2.633
2.667	554.0	-253.0	980	540.0	-259.3	980	554.0	-231.0	980	536.3	-232.3	980	557.3	-202.5	980	539.0	-202.8	980
2.700
2.733	554.8	-254.5	982	540.3	-261.0	982	553.0	-233.5	982	535.0	-235.8	982	554.3	-206.8	982	536.5	-205.8	982
2.767
2.800	555.0	-256.3	984	540.8	-263.8	984	551.8	-235.3	984	534.0	-238.5	984	552.0	-208.8	984	532.8	-210.3	984
2.833
2.867	555.5	-258.3	986	542.3	-266.8	986	550.3	-237.0	986	533.5	-242.0	986	548.3	-210.8	986	530.0	-212.5	986
2.900
2.933	556.0	-259.8	988	543.8	-269.5	988	549.0	-239.5	988	533.5	-244.8	988	546.3	-213.0	988	528.0	-215.5	988
2.967
3.000	556.0	-260.8	990	544.3	-271.3	990	548.0	-241.0	990	533.8	-247.8	990	544.3	-215.0	990	526.0	-219.3	990
3.033
3.067	556.0	-261.8	992	544.3	-273.0	992	546.8	-242.5	992	532.8	-249.8	992	542.5	-217.5	992	523.5	-221.3	992
3.100
3.133	556.3	-262.8	994	545.3	-274.3	994	545.8	-244.0	994	531.5	-252.0	994	539.3	-220.0	994	521.8	-223.8	994
3.167
3.200	556.5	-263.3	996	546.0	-275.0	996	545.5	-245.3	996	530.5	-254.5	996	537.8	-222.5	996	519.3	-225.5	996
3.233
3.267	556.0	-264.0	998	546.3	-276.3	998	543.8	-246.5	998	530.0	-256.5	998	535.0	-224.3	998	516.3	-227.3	998
3.300
3.333	555.8	-264.0	1000	546.8	-276.5	1000	542.3	-247.8	1000	530.0	-258.3	1000	534.0	-225.8	1000	514.8	-229.0	1000
3.367
3.400	555.5	-263.3	1002	546.8	-276.5	1002	540.5	-249.3	1002	529.3	-260.3	1002	532.3	-227.5	1002	512.8	-231.0	1002
3.433
3.467	555.5	-263.0	1004	547.0	-277.0	1004	539.5	-249.8	1004	528.5	-261.3	1004	529.8	-228.5	1004	510.8	-232.5	1004
3.500
3.533	555.3	-262.5	1006	547.0	-277.0	1006	538.5	-250.0	1006	527.5	-261.8	1006	528.5	-229.5	1006	509.5	-235.0	1006
3.567
3.600	555.0	-262.5	1008	547.5	-277.0	1008	538.0	-250.3	1008	527.0	-263.5	1008	526.5	-230.0	1008	508.0	-237.3	1008
3.633
3.667	554.8	-261.8	1010	547.3	-277.0	1010	536.8	-251.3	1010	526.5	-264.5	1010	524.8	-231.5	1010	505.8	-239.5	1010
3.700
3.733	555.0	-261.8	1012	547.0	-276.8	1012	536.0	-251.3	1012	526.8	-266.0	1012	522.8	-233.3	1012	505.0	-241.0	1012
3.767
3.800	554.8	-261.3	1014	547.8	-276.8	1014	535.0	-251.0	1014	527.0	-265.5	1014	522.3	-233.5	1014	503.8	-242.5	1014
3.833
3.867	555.3	-261.0	1016	548.0	-276.5	1016	535.3	-251.0	1016	526.8	-266.3	1016	520.8	-234.3	1016	503.3	-244.3	1016
3.900
3.933	555.5	-260.5	1018	548.8	-276.3	1018	534.5	-251.0	1018	527.5	-266.3	1018	519.8	-235.0	1018	503.3	-246.0	1018
3.967
4.000	556.5	-260.8	1020	550.3	-275.3	1020	535.0	-250.8	1020	528.0	-266.3	1020	519.5	-236.8	1020	503.0	-247.5	1020
4.033
4.067	558.0	-261.0	1022	550.3	-275.0	1022	535.8	-251.0	1022	529.0	-266.5	1022	519.5	-236.8	1022	502.5	-249.3	1022
4.100
4.133	559.3	-261.3	1024	551.3	-275.3	1024	536.8	-251.3	1024	529.5	-266.8	1024	519.3	-237.3	1024	503.3	-250.0	1024
4.167
4.200	560.8	-261.5	1026	552.0	-275.5	1026	537.3	-250.8	1026	530.5	-266.3	1026	519.3	-238.0	1026	504.3	-251.5	1026
4.233
4.267	562.8	-262.0	1028	553.0	-276.3	1028	540.3	-251.3	1028	531.3	-266.0	1028	519.8	-238.0	1028	505.5	-253.0	1028
4.300
4.333	565.3	-264.8	1030	553.8	-276.3	1030	541.3	-251.3	1030	533.3	-266.3	1030	520.5	-238.0	1030	507.3	-254.0	1030
4.367
4.400	567.0	-266.3	1032	554.8	-276.8	1032	544.3	-251.3	1032	535.8	-266.0	1032	523.8	-239.8	1032	509.5	-256.5	1032
4.433
4.467	569.0	-268.0	1034	555.5	-277.8	1034	547.5	-252.3	1034	537.8	-266.3	1034	525.0	-239.5	1034	512.0	-257.5	1034
4.500
4.533	571.3	-271.0	1036	557.5	-280.3	1036	549.8	-253.5	1036	540.0	-266.5	1036	527.5	-240.3	1036	516.0	-257.8	1036
4.567
4.600	573.5	-274.3	1038	559.0	-282.0	1038	553.5	-254.5	1038	542.5	-268.3	1038	530.5	-240.8	1038	519.0	-258.5	1038
4.633
4.667	575.3	-278.0	1040	559.3	-283.5	1040	557.5	-256.8	1040	545.3	-268.8	1040	534.8	-241.5	1040	523.3	-259.0	1040
4.700
4.733	576.3	-281.0	1042	560.3	-288.3	1042	559.3	-258.3	1042	547.3	-270.0	1042	538.0	-242.8	1042	526.8	-258.5	1042
4.767
4.800	577.3	-286.3	1044	561.0	-290.8	1044	562.8	-261.5	1044	548.0	-271.5	1044	541.0	-243.8	1044	529.8	-260.3	1044
4.833
4.867	577.0	-289.8	1046	560.3	-292.8	1046	565.0	-263.3	1046	549.8	-273.8	1046	544.0	-244.5	1046	533.0	-260.8	1046
4.900
4.933	577.5	-294.5	1048	560.3	-294.5	1048	567.5	-267.3	1048	551.5	-275.3	1048	547.5	-245.5	1048	535.3	-262.0	1048
4.967
5.000	577.0	-298.3	1050	560.0	-297.5	1050	569.3	-269.0	1050	553.3	-277.5	1050	551.3	-247.5	1050	538.3	-262.0	1050
5.033
5.067	576.0	-301.8	1052	559.3	-300.5	1052	571.5	-273.3	1052	554.0	-279.0	1052	554.3	-249.5	1052	541.3	-263.3	1052
5.100
5.133	574.5	-306.0	1054	558.5	-302.5	1054	572.8	-275.5	1054	555.5	-281.0	1054	557.0	-251.0	1054	543.0	-264.3	1054
5.167
5.200	573.3	-308.0	1056	557.3	-305.0	1056	573.8	-280.3	1056	555.8	-283.3	1056	559.3	-252.5	1056	546.0	-265.3	1056
5.233
5.267	571.5	-310.3	1058	555.8	-306.0	1058	575.0	-283.5	1058	555.5	-285.0	1058	562.5	-255.0	1058	547.0	-266.0	1058
5.300
5.333	569.5	-313.3	1060	553.8	-307.5	1060	574.8	-286.8	1060	554.8	-286.3	1060	564.8	-257.5	1060	548.8	-267.5	1060
5.367
5.400	567.8	-316.3	1062	552.0	-308.8	1062	574.8	-288.8	1062	555.3	-289.0	1062	566.5	-259.8	1062	549.3	-268.5	1062
5.433
5.467	565.8	-318.5	1064	550.5	-310.0	1064	574.5	-291.0	1064	555.5	-290.3	1064	569.3	-262.3	1064	549.8	-270.0	1064
5.500
5.533	563.8	-320.0	1066	548.8	-311.0	1066	573.3	-293.3	1066	555.5	-291.0	1066	571.0	-264.3	1066	550.8	-271.3	1066
5.567
5.600	562.3	-320.5	1068	546.8	-311.5	1068	572.5	-296.8	1068	555.0	-292.8	1068	571.0	-266.8	1068	550.5	-271.5	1068
5.633
5.667	559.5	-322.5	1070	545.3	-312.5	1070	571.3	-298.3	1070	553.3	-295.0	1070	572.3	-268.5	1070	551.3	-272.5	1070
5.700
5.733	557.0	-324.0	1072	542.5	-314.0	1072	569.3	-301.0	1072	552.0	-296.3	1072	572.8	-270.0	1072	551.5	-273.3	1072
5.767
5.800	554.5	-324.8	1074	540.3	-314.8	1074	567.5	-302.8	1074	551.3	-296.8	1074	573.0	-272.8	1074	551.0	-273.8	1074
5.833
5.867	552.8	-326.0	1076	538.3	-316.3	1076	565.3	-304.5	1076	549.8	-298.0	1076	572.0	-274.3	1076	551.0	-275.8	1076
5.900
5.933	550.5	-327.3	1078	536.0	-318.0	1078	562.3	-306.0	1078	547.3	-299.3	1078	571.3	-276.8	1078	550.8	-277.8	1078
5.967
6.000	548.3	-328.8	1080	533.5	-319.0	1080	560.8	-306.8	1080	545.3	-300.3	1080	570.3	-279.3	1080	550.5	-279.5	1080
6.033
6.067	545.8	-330.0	1082	530.5	-321.5	1082	557.5	-308.8	1082	542.3	-301.5	1082	568.8	-281.8	1082	548.5	-281.0	1082
6.100
6.133	544.5	-330.8	1084	528.8	-324.3	1084	555.0	-310.0	1084	539.3	-302.8	1084	565.8	-283.8	1084	547.3	-282.8	1084
6.167
6.200	542.8	-332.3	1086	526.3	-327.0	1086	552.3	-310.8	1086	536.8	-304.5	1086	563.8	-286.3	1086	543.8	-283.8	1086
6.233
6.267	541.3	-334.3	1088	524.5	-330.3	1088	550.0	-312.8	1088	534.5	-306.0	1088	562.0	-287.5	1088	542.5	-284.8	1088
6.300
6.333	540.8	-335.0	1090	523.8	-332.3	1090	547.8	-314.3	1090	531.8	-308.5	1090	558.5	-288.0	1090	541.3	-286.0	1090
6.367
6.400	540.3	-337.0	1092	523.8	-336.3	1092	545.8	-316.0	1092	529.8	-311.0	1092	555.5	-290.8	1092	539.5	-286.5	1092
6.433
6.467	539.0	-339.3	1094	522.3	-339.5	1094	543.8	-317.8	1094	526.0	-314.0	1094	552.3	-293.3	1094	535.3	-288.8	1094
6.500
6.533	538.3	-341.0	1096	521.8	-342.0	1096	541.5	-319.5	1096	523.8	-316.3	1096	549.8	-294.5	1096	532.3	-291.5	1096
6.567
6.600	537.8	-343.0	1098	521.0	-345.8	1098	538.8	-321.8	1098	522.3	-320.0	1098	546.0	-296.5	1098	528.8	-293.3	1098
6.633
6.667	537.5	-344.0	1100	521.3	-348.0	1100	536.8	-323.5	1100	519.5	-323.5	1100	543.3	-298.0	1100	525.3	-296.0	1100
6.700
6.733	538.0	-345.8	1102	521.5	-351.3	1102	535.5	-325.3	1102	519.0	-324.8	1102	539.8	-300.5	1102	523.3	-297.8	1102
6.767
6.800	538.5	-347.5	1104	523.3	-355.5	1104	534.3	-326.3	1104	517.3	-329.0	1104	536.8	-302.3	1104	520.3	-301.0	1104
6.833
6.867	539.0	-348.8	1106	523.5	-357.0	1106	533.3	-328.5	1106	516.5	-332.0	1106	533.8	-304.0	1106	516.8	-304.0	1106
6.900
6.933	539.5	-349.5	1108	524.5	-359.5	1108	532.3	-329.8	1108	515.5	-335.5	1108	530.5	-306.3	1108	513.8	-306.0	1108
6.967
7.000	539.8	-350.0	1110	526.3	-361.5	1110	530.3	-330.8	1110	514.5	-337.8	1110	528.5	-307.8	1110	510.5	-308.5	1110
7.033
7.067	540.0	-350.5	1112	528.0	-362.5	1112	529.8	-332.5	1112	514.0	-340.3	1112	526.8	-309.3	1112	508.8	-311.5	1112
7.100
7.133	540.3	-351.3	1114	529.3	-363.3	1114	528.3	-333.5	1114	513.5	-342.5	1114	525.3	-310.3	1114	506.8	-313.5	1114
7.167
7.200	540.3	-351.5	1116	530.3	-363.5	1116	528.0	-334.3	1116	513.3	-344.3	1116	522.3	-312.0	1116	504.5	-314.8	1116
7.233
7.267	540.3	-351.3	1118	532.0	-364.0	1118	528.0	-334.3	1118	513.5	-345.3	1118	519.5	-313.0	1118	502.8	-317.3	1118
7.300
7.333	541.0	-350.3	1120	533.0	-364.0	1120	527.3	-335.0	1120	514.0	-345.8	1120	517.8	-314.5	1120	500.8	-318.3	1120
7.367
7.400	541.3	-350.3	1122	533.5	-363.3	1122	527.3	-335.8	1122	514.3	-346.8	1122	517.0	-315.0	1122	499.5	-320.3	1122
7.433
7.467	541.8	-349.5	1124	534.8	-363.3	1124	527.0	-335.8	1124	514.5	-347.8	1124	515.8	-315.3	1124	498.3	-321.8	1124
7.500
7.533	542.0	-349.0	1126	535.5	-362.8	1126	526.5	-336.0	1126	515.3	-348.3	1126	515.0	-316.0	1126	497.3	-323.5	1126
7.567
7.600	543.8	-348.3	1128	536.3	-361.8	1128	526.8	-335.8	1128	516.0	-348.3	1128	513.0	-316.5	1128	496.8	-324.0	1128
7.633
7.667	544.8	-347.5	1130	537.5	-361.5	1130	526.8	-335.8	1130	516.0	-348.5	1130	512.8	-317.0	1130	495.5	-324.5	1130
7.700
7.733	545.5	-346.5	1132	538.3	-360.8	1132	527.3	-335.0	1132	517.3	-348.5	1132	512.3	-317.0	1132	495.5	-326.3	1132
7.767
7.800	546.5	-346.5	1134	539.0	-360.5	1134	527.8	-334.0	1134	518.0	-348.0	1134	512.0	-317.0	1134	495.3	-327.0	1134
7.833
7.867	548.0	-346.3	1136	539.8	-359.8	1136	528.0	-333.8	1136	519.3	-347.8	1136	512.3	-317.3	1136	496.3	-327.5	1136
7.900
7.933	550.5	-345.5	1138	540.0	-359.0	1138	530.0	-333.8	1138	520.3	-347.5	1138	512.0	-317.8	1138	497.3	-328.3	1138
7.967
8.000	552.8	-345.0	1140	542.0	-359.0	1140	531.5	-331.8	1140	522.5	-347.3	1140	513.0	-317.5	1140	498.0	-329.0	1140
8.033
8.067	554.8	-345.3	1142	543.3	-358.8	1142	533.0	-330.8	1142	523.8	-346.5	1142	514.3	-317.3	1142	499.0	-329.0	1142
8.100
8.133	556.5	-346.3	1144	543.5	-358.5	1144	535.8	-330.5	1144	525.8	-345.5	1144	515.5	-316.5	1144	502.0	-330.0	1144
8.167
8.200	558.8	-348.0	1146	544.8	-358.8	1146	538.3	-330.8	1146	527.8	-345.3	1146	516.5	-316.5	1146	503.8	-330.5	1146
8.233
8.267	560.3	-349.8	1148	544.8	-359.8	1148	540.3	-330.8	1148	529.5	-344.5	1148	519.3	-316.3	1148	506.3	-330.8	1148
8.300
8.333	561.8	-352.3	1150	545.0	-359.8	1150	544.0	-331.5	1150	532.3	-344.0	1150	521.0	-316.3	1150	509.3	-330.5	1150
8.367
8.400	563.3	-355.0	1152	545.8	-360.8	1152	546.3	-331.3	1152	533.3	-344.0	1152	524.0	-316.3	1152	512.0	-330.8	1152
8.433
8.467	564.8	-357.8	1154	546.3	-362.0	1154	549.3	-332.5	1154	535.0	-344.3	1154	526.5	-316.0	1154	515.3	-331.0	1154
8.500
8.533	564.8	-360.5	1156	546.3	-363.3	1156	551.3	-333.3	1156	536.0	-345.0	1156	528.8	-315.8	1156	518.0	-331.0	1156
8.567
8.600	565.0	-363.3	1158	546.0	-364.3	1158	552.5	-335.5	1158	537.8	-345.5	1158	532.0	-316.3	1158	519.3	-330.8	1158
8.633
8.667	564.8	-365.5	1160	545.8	-365.8	1160	554.8	-336.8	1160	538.5	-346.0	1160	534.5	-316.8	1160	520.3	-330.5	1160
8.700
8.733	564.0	-367.3	1162	545.5	-366.5	1162	557.0	-339.3	1162	540.0	-347.0	1162	536.8	-316.8	1162	522.0	-330.3	1162
8.767
8.800	563.5	-370.3	1164	544.8	-368.8	1164	558.0	-340.8	1164	540.5	-347.5	1164	540.0	-317.5	1164	526.5	-330.5	1164
8.833
8.867	562.8	-371.3	1166	545.0	-369.3	1166	560.0	-343.3	1166	541.0	-348.3	1166	541.5	-317.8	1166	530.0	-331.5	1166
8.900
8.933	561.5	-372.5	1168	544.3	-370.0	1168	560.8	-345.0	1168	542.0	-348.8	1168	544.8	-318.3	1168	532.3	-331.0	1168
8.967
9.000	560.5	-374.8	1170	543.5	-370.8	1170	560.8	-347.8	1170	542.5	-350.8	1170	547.0	-319.0	1170	533.3	-330.8	1170
9.033
9.067	559.0	-376.0	1172	542.3	-371.5	1172	561.3	-350.5	1172	543.0	-351.8	1172	548.5	-320.0	1172	534.3	-331.5	1172
9.100
9.133	557.3	-376.8	1174	540.3	-372.8	1174	560.5	-351.5	1174	542.8	-352.5	1174	551.0	-321.3	1174	534.8	-331.8	1174
9.167
9.200	554.8	-378.0	1176	537.5	-374.0	1176	560.3	-353.0	1176	542.3	-353.8	1176	553.0	-322.5	1176	535.8	-331.3	1176
9.233
9.267	553.0	-379.0	1178	537.0	-374.0	1178	559.0	-355.0	1178	541.3	-353.8	1178	554.0	-322.8	1178	537.3	-331.5	1178
9.300
9.333	551.0	-379.8	1180	535.0	-374.0	1180	558.5	-355.5	1180	540.5	-354.3	1180	554.5	-323.3	1180	537.5	-331.5	1180
9.367
9.400	548.8	-380.3	1182	533.3	-373.8	1182	557.3	-357.0	1182	539.3	-354.5	1182	555.8	-324.8	1182	538.3	-331.5	1182
9.433
9.467	546.5	-380.5	1184	531.5	-373.8	1184	555.8	-357.5	1184	538.0	-354.8	1184	556.5	-324.8	1184	538.5	-332.0	1184
9.500
9.533	545.5	-380.5	1186	529.0	-373.5	1186	554.5	-357.8	1186	536.8	-355.0	1186	557.5	-326.3	1186	538.0	-332.3	1186
9.567
9.600	543.3	-380.0	1188	527.3	-373.5	1188	553.0	-357.8	1188	535.8	-354.5	1188	557.5	-328.0	1188	538.0	-332.3	1188
9.633
9.667	541.3	-379.8	1190	525.3	-373.5	1190	550.8	-358.0	1190	534.0	-354.5	1190	558.3	-330.3	1190	537.8	-332.0	1190
9.700
9.733	538.3	-380.0	1192	523.5	-373.0	1192	549.5	-358.0	1192	532.3	-354.3	1192	558.3	-331.0	1192	537.0	-331.5	1192
9.767
9.800	536.5	-379.8	1194	520.8	-373.8	1194	547.3	-358.8	1194	530.3	-354.3	1194	555.8	-331.8	1194	536.3	-331.3	1194
9.833
9.867	535.3	-380.0	1196	518.8	-374.5	1196	545.5	-358.5	1196	528.8	-354.0	1196	554.3	-332.3	1196	535.0	-331.5	1196
9.900
9.933	534.3	-380.0	1198	517.0	-376.0	1198	544.0	-358.5	1198	525.8	-354.5	1198	553.0	-333.8	1198	533.0	-332.0	1198
9.967
10.000	532.3	-380.3	1200	515.8	-376.8	1200	540.8	-359.0	1200	522.5	-355.5	1200	551.3	-334.0	1200	531.5	-331.8	1200
10.033
10.067	531.0	-380.3	1202	513.5	-377.8	1202	539.0	-359.5	1202	520.3	-355.5	1202	549.5	-334.3	1202	530.3	-332.0	1202
10.100
10.133	529.8	-380.8	1204	512.0	-379.5	1204	536.3	-359.5	1204	518.3	-355.8	1204	546.8	-335.0	1204	528.8	-332.3	1204
10.167
10.200	528.8	-380.5	1206	511.3	-380.8	1206	533.8	-360.5	1206	516.5	-356.8	1206	545.3	-336.3	1206	527.3	-331.8	1206
10.233
10.267	527.5	-380.8	1208	510.5	-382.5	1208	531.0	-362.0	1208	514.5	-357.3	1208	541.8	-337.8	1208	524.0	-332.3	1208
10.300
10.333	526.8	-381.8	1210	509.8	-385.0	1210	529.3	-362.5	1210	510.5	-359.3	1210	539.5	-338.8	1210	520.8	-333.0	1210
10.367
10.400	526.3	-383.0	1212	508.0	-387.5	1212	527.3	-363.8	1212	508.5	-362.0	1212	536.8	-339.8	1212	518.0	-334.8	1212
10.433
10.467	525.0	-383.3	1214	507.8	-389.3	1214	525.5	-364.0	1214	506.8	-363.0	1214	533.5	-340.3	1214	515.3	-335.8	1214
10.500
10.533	524.8	-383.5	1216	508.0	-391.3	1216	523.8	-364.3	1216	505.5	-365.3	1216	530.0	-341.0	1216	511.5	-336.8	1216
10.567
10.600	524.0	-384.5	1218	508.8	-392.3	1218	521.8	-365.0	1218	504.0	-366.8	1218	527.3	-342.0	1218	509.5	-338.3	1218
10.633
10.667	524.0	-384.8	1220	509.8	-394.8	1220	520.8	-365.8	1220	501.5	-368.3	1220	524.8	-342.5	1220	507.3	-339.3	1220
10.700
10.733	524.8	-384.5	1222	510.5	-396.5	1222	519.5	-366.3	1222	500.3	-370.8	1222	522.8	-343.5	1222	504.3	-341.0	1222
10.767
10.800	524.8	-384.5	1224	511.5	-397.0	1224	518.0	-366.3	1224	500.3	-372.0	1224	519.5	-345.0	1224	501.3	-343.3	1224
10.833
10.867	524.5	-384.8	1226	512.5	-397.8	1226	516.3	-367.5	1226	500.3	-373.3	1226	517.0	-345.8	1226	499.0	-344.8	1226
10.900
10.933	524.0	-384.5	1228	514.0	-398.0	1228	514.8	-368.5	1228	498.5	-375.3	1228	514.5	-346.8	1228	496.8	-345.8	1228
10.967
11.000	523.5	-384.3	1230	513.5	-397.5	1230	514.0	-368.8	1230	498.3	-376.3	1230	512.5	-347.3	1230	492.3	-347.0	1230
11.033
11.067	524.3	-382.8	1232	514.3	-397.3	1232	512.8	-369.3	1232	497.3	-377.5	1232	510.3	-347.8	1232	490.5	-347.5	1232
11.100
11.133	523.8	-382.0	1234	514.3	-397.0	1234	511.8	-369.3	1234	497.0	-377.0	1234	508.0	-347.5	1234	488.5	-348.8	1234
11.167
11.200	524.0	-381.0	1236	515.0	-396.5	1236	510.8	-369.0	1236	496.5	-377.0	1236	506.0	-348.3	1236	487.3	-349.5	1236
11.233
11.267	523.5	-379.3	1238	515.3	-395.3	1238	510.3	-368.8	1238	496.0	-377.5	1238	504.8	-348.5	1238	484.5	-350.0	1238
11.300
11.333	523.0	-376.8	1240	515.5	-394.5	1240	508.8	-369.0	1240	495.3	-377.8	1240	502.0	-348.3	1240	483.3	-350.0	1240
11.367
11.400	521.5	-375.5	1242	515.8	-393.5	1242	507.5	-368.3	1242	494.5	-378.3	1242	499.8	-348.3	1242	481.5	-351.0	1242
11.433
11.467	521.5	-374.5	1244	517.0	-391.8	1244	506.8	-366.5	1244	494.0	-378.3	1244	498.5	-348.3	1244	481.3	-352.0	1244
11.500
11.533	519.8	-372.0	1246	517.3	-390.3	1246	505.8	-366.5	1246	492.8	-377.3	1246	496.3	-347.5	1246	478.8	-351.0	1246
11.567
11.600	518.8	-370.5	1248	517.5	-388.3	1248	504.0	-364.5	1248	491.3	-376.8	1248	494.3	-346.5	1248	476.3	-350.5	1248
11.633
11.667	518.0	-368.3	1250	516.8	-387.5	1250	502.5	-362.5	1250	491.0	-376.8	1250	493.3	-345.8	1250	475.0	-350.5	1250
11.700
11.733	516.8	-367.0	1252	516.8	-385.5	1252	501.3	-361.5	1252	490.3	-375.5	1252	491.5	-346.0	1252	473.3	-350.3	1252
11.767
11.800	515.5	-365.0	1254	516.3	-383.3	1254	499.3	-360.5	1254	489.5	-374.8	1254	489.5	-345.8	1254	471.3	-350.0	1254
11.833
11.867	514.3	-363.0	1256	515.8	-381.0	1256	499.0	-358.8	1256	489.8	-374.3	1256	487.8	-345.0	1256	470.5	-349.3	1256
11.900
11.933	514.8	-361.0	1258	515.0	-378.5	1258	499.0	-356.5	1258	489.5	-373.3	1258	486.0	-343.8	1258	469.5	-349.3	1258
11.967
12.000	514.3	-359.3	1260	515.5	-377.3	1260	498.3	-355.8	1260	488.5	-371.0	1260	484.5	-342.3	1260	468.0	-349.3	1260
12.033
12.067	514.0	-357.8	1262	514.8	-373.8	1262	496.8	-354.0	1262	488.0	-369.0	1262	483.8	-341.5	1262	467.3	-348.3	1262
12.100
12.133	514.5	-354.3	1264	514.8	-371.8	1264	496.5	-351.3	1264	488.5	-367.3	1264	482.8	-339.8	1264	466.5	-347.5	1264
12.167
12.200	514.8	-351.3	1266	514.3	-369.3	1266	496.8	-349.3	1266	489.3	-365.8	1266	481.8	-338.5	1266	465.8	-347.5	1266
12.233
12.267	516.0	-349.8	1268	515.0	-366.0	1268	496.5	-346.8	1268	489.8	-363.3	1268	480.5	-337.3	1268	465.0	-346.0	1268
12.300
12.333	517.0	-347.8	1270	516.5	-364.0	1270	496.3	-344.8	1270	490.3	-361.3	1270	480.3	-335.5	1270	465.8	-345.5	1270
12.367
12.400	518.5	-345.3	1272	517.3	-362.0	1272	497.5	-343.5	1272	491.8	-359.3	1272	481.0	-334.3	1272	465.0	-345.3	1272
12.433
12.467	520.0	-343.0	1274	518.5	-359.5	1274	498.5	-340.5	1274	492.3	-356.8	1274	480.8	-332.5	1274	466.3	-342.0	1274
12.500
12.533	522.5	-341.8	1276	519.5	-358.5	1276	499.3	-338.5	1276	493.5	-353.8	1276	481.0	-331.5	1276	467.8	-341.8	1276
12.567
12.600	525.0	-341.0	1278	521.0	-356.8	1278	501.8	-337.0	1278	495.0	-352.3	1278	482.8	-329.8	1278	470.0	-341.5	1278
12.633
12.667	527.3	-340.8	1280	522.3	-356.0	1280	503.8	-334.0	1280	497.3	-350.5	1280	484.5	-327.8	1280	472.0	-340.5	1280
12.700
12.733	530.5	-340.8	1282	524.5	-355.8	1282	506.5	-333.0	1282	499.8	-348.5	1282	486.5	-326.0	1282	473.3	-339.5	1282
12.767
12.800	534.0	-341.5	1284	525.8	-356.0	1284	509.8	-331.8	1284	502.3	-346.3	1284	488.0	-324.3	1284	478.5	-339.3	1284
12.833
12.867	536.5	-342.8	1286	528.3	-356.0	1286	512.8	-331.3	1286	505.3	-345.3	1286	490.8	-322.8	1286	482.3	-339.0	1286
12.900
12.933	539.8	-344.3	1288	528.3	-357.3	1288	516.5	-331.0	1288	507.5	-344.3	1288	493.0	-321.5	1288	484.8	-337.8	1288
12.967
13.000	542.0	-346.5	1290	529.8	-358.0	1290	519.3	-331.0	1290	510.0	-344.0	1290	496.8	-320.0	1290	487.3	-337.3	1290
13.033
13.067	543.5	-349.3	1292	530.8	-359.8	1292	522.8	-332.0	1292	512.5	-344.5	1292	499.8	-318.8	1292	489.5	-336.5	1292
13.100
13.133	545.5	-353.3	1294	531.3	-361.5	1294	525.5	-332.8	1294	513.8	-344.0	1294	503.3	-318.8	1294	493.0	-335.5	1294
13.167
13.200	547.0	-357.3	1296	532.0	-363.5	1296	528.5	-334.0	1296	516.5	-345.3	1296	505.0	-319.0	1296	496.3	-335.5	1296
13.233
13.267	547.3	-359.0	1298	531.3	-365.8	1298	530.8	-335.0	1298	518.3	-346.8	1298	507.8	-319.0	1298	497.5	-335.3	1298
13.300
13.333	549.0	-362.5	1300	531.5	-367.5	1300	533.5	-337.5	1300	520.0	-348.5	1300	512.0	-319.3	1300	501.3	-335.0	1300
