## Supplementary material for "Trunk muscle activity across various trunk–limb coordination patterns in centipede locomotion": Data S1: muti-swim-#2-2-track.csv

#multi:
	mass A			mass B			mass C			mass D			mass E			mass F
t	x	y	frame	x	y	frame	x	y	frame	x	y	frame	x	y	frame	x	y	frame
0.000	567.5	-345.8	800	555.0	-358.3	800	546.8	-328.5	800	536.8	-344.5	800	521.8	-317.8	800	514.0	-335.3	800
0.033
0.067	569.0	-347.8	802	556.0	-360.3	802	548.8	-329.5	802	537.8	-345.0	802	523.8	-317.0	802	515.3	-334.8	802
0.100
0.133	570.0	-350.0	804	556.0	-361.0	804	551.5	-330.8	804	539.0	-345.0	804	526.3	-316.3	804	518.3	-334.8	804
0.167
0.200	571.5	-353.5	806	556.3	-361.8	806	554.3	-332.0	806	540.8	-345.5	806	530.5	-316.5	806	520.8	-334.3	806
0.233
0.267	572.0	-356.3	808	555.8	-363.0	808	556.3	-333.3	808	542.5	-346.3	808	533.0	-316.8	808	523.3	-334.3	808
0.300
0.333	573.0	-359.5	810	555.8	-364.5	810	559.5	-335.0	810	544.3	-346.5	810	536.5	-317.0	810	525.5	-333.8	810
0.367
0.400	573.0	-361.8	812	555.0	-365.5	812	561.5	-336.0	812	545.3	-347.5	812	538.8	-317.3	812	526.8	-334.0	812
0.433
0.467	572.8	-364.3	814	554.5	-366.3	814	562.8	-337.8	814	546.8	-348.8	814	542.3	-317.0	814	529.0	-333.8	814
0.500
0.533	572.8	-366.5	816	554.5	-367.8	816	564.3	-339.8	816	547.5	-349.3	816	545.0	-317.5	816	531.8	-333.5	816
0.567
0.600	572.3	-369.5	818	553.5	-369.0	818	566.0	-341.5	818	548.3	-350.3	818	548.5	-318.3	818	534.3	-334.0	818
0.633
0.667	571.0	-371.5	820	553.0	-371.0	820	568.0	-344.5	820	549.3	-351.3	820	551.3	-319.0	820	535.8	-333.8	820
0.700
0.733	570.0	-373.0	822	552.3	-372.0	822	569.0	-346.8	822	549.0	-351.8	822	555.0	-320.5	822	537.5	-334.3	822
0.767
0.800	568.3	-374.8	824	551.3	-373.5	824	569.3	-348.8	824	549.5	-352.0	824	557.3	-321.0	824	539.8	-333.8	824
0.833
0.867	567.0	-376.3	826	550.3	-374.5	826	569.3	-350.5	826	550.3	-352.8	826	559.5	-321.8	826	541.8	-333.5	826
0.900
0.933	565.0	-377.5	828	549.5	-375.3	828	568.8	-352.0	828	549.8	-354.0	828	561.8	-322.8	828	543.0	-333.0	828
0.967
1.000	563.8	-377.8	830	547.3	-375.5	830	568.0	-353.8	830	549.3	-354.0	830	562.8	-323.8	830	543.3	-332.5	830
1.033
1.067	561.5	-379.5	832	545.8	-375.0	832	568.0	-355.5	832	548.3	-354.0	832	563.0	-324.3	832	544.8	-332.5	832
1.100
1.133	559.8	-380.0	834	544.3	-375.3	834	567.0	-356.5	834	548.0	-354.0	834	564.3	-325.8	834	545.8	-332.3	834
1.167
1.200	558.0	-380.3	836	541.8	-375.5	836	565.8	-357.3	836	547.0	-354.8	836	565.3	-326.5	836	547.0	-332.0	836
1.233
1.267	556.5	-380.8	838	540.5	-376.3	838	564.0	-357.5	838	546.0	-355.0	838	565.8	-328.0	838	547.0	-331.3	838
1.300
1.333	554.5	-381.5	840	538.8	-377.3	840	562.3	-358.3	840	543.8	-355.8	840	565.0	-328.8	840	547.0	-331.3	840
1.367
1.400	553.0	-382.3	842	537.5	-378.3	842	561.0	-359.5	842	543.0	-355.8	842	565.0	-329.5	842	546.8	-331.3	842
1.433
1.467	551.8	-382.3	844	535.8	-378.8	844	558.8	-360.0	844	541.3	-356.0	844	564.5	-330.5	844	546.0	-331.5	844
1.500
1.533	550.3	-382.5	846	533.8	-380.0	846	557.3	-360.3	846	539.3	-356.0	846	563.5	-333.3	846	544.8	-332.0	846
1.567
1.600	548.8	-382.8	848	532.8	-381.5	848	556.3	-361.0	848	537.5	-356.5	848	562.0	-334.3	848	544.0	-333.3	848
1.633
1.667	547.5	-384.0	850	531.3	-383.8	850	553.5	-361.5	850	536.0	-358.0	850	561.5	-335.3	850	542.3	-334.0	850
1.700
1.733	546.5	-384.3	852	530.8	-385.0	852	551.5	-362.5	852	534.5	-358.8	852	558.3	-337.0	852	540.8	-335.0	852
1.767
1.800	545.8	-385.0	854	529.5	-385.8	854	549.8	-363.0	854	532.3	-360.3	854	556.3	-338.3	854	537.8	-336.5	854
1.833
1.867	545.5	-386.0	856	528.5	-388.3	856	547.3	-364.0	856	530.3	-361.8	856	554.3	-339.5	856	536.3	-336.8	856
1.900
1.933	545.3	-387.3	858	527.5	-390.8	858	545.5	-365.3	858	527.8	-363.5	858	552.3	-340.5	858	534.8	-337.5	858
1.967
2.000	545.3	-388.0	860	527.8	-393.8	860	544.0	-366.3	860	526.0	-366.0	860	548.5	-343.0	860	533.0	-338.0	860
2.033
2.067	545.3	-389.3	862	527.3	-395.8	862	542.5	-368.3	862	524.8	-369.3	862	547.3	-343.8	862	530.0	-340.5	862
2.100
2.133	545.0	-390.0	864	527.8	-398.0	864	541.0	-369.0	864	523.5	-371.5	864	544.3	-344.5	864	528.3	-342.5	864
2.167
2.200	545.0	-390.3	866	529.0	-399.3	866	539.8	-370.0	866	522.0	-374.0	866	542.3	-345.3	866	526.8	-344.5	866
2.233
2.267	545.0	-390.3	868	530.3	-401.3	868	538.5	-370.5	868	520.3	-377.5	868	539.3	-347.8	868	524.3	-346.8	868
2.300
2.333	545.8	-391.0	870	531.5	-403.0	870	537.5	-371.5	870	519.3	-378.5	870	536.8	-348.8	870	520.8	-349.3	870
2.367
2.400	545.8	-391.0	872	532.3	-404.3	872	536.0	-372.8	872	519.0	-381.5	872	534.3	-349.5	872	519.5	-350.3	872
2.433
2.467	547.3	-391.3	874	533.0	-404.3	874	534.8	-373.3	874	518.5	-382.8	874	532.3	-350.5	874	516.0	-352.3	874
2.500
2.533	548.0	-391.0	876	534.0	-404.5	876	534.5	-373.8	876	518.3	-383.5	876	530.5	-352.0	876	513.0	-354.3	876
2.567
2.600	547.8	-390.3	878	534.5	-404.3	878	533.5	-374.5	878	518.3	-384.5	878	528.5	-352.5	878	510.8	-356.5	878
2.633
2.667	547.3	-390.0	880	535.3	-403.8	880	532.8	-374.8	880	518.3	-384.8	880	526.0	-352.8	880	508.3	-359.0	880
2.700
2.733	546.3	-388.3	882	535.8	-402.8	882	532.3	-374.0	882	517.8	-385.5	882	523.5	-353.3	882	507.5	-360.0	882
2.767
2.800	545.8	-386.0	884	536.3	-401.5	884	531.3	-373.5	884	517.5	-386.3	884	521.5	-353.5	884	504.8	-361.5	884
2.833
2.867	545.5	-384.3	886	537.3	-399.5	886	531.0	-373.3	886	517.3	-387.0	886	518.5	-352.8	886	502.8	-362.5	886
2.900
2.933	545.5	-383.3	888	538.3	-398.0	888	529.5	-372.3	888	516.8	-386.8	888	517.3	-352.8	888	501.0	-362.8	888
2.967
3.000	545.5	-380.8	890	539.3	-396.8	890	529.5	-371.3	890	517.0	-385.8	890	515.8	-352.0	890	500.0	-362.8	890
3.033
3.067	545.0	-378.8	892	538.8	-395.0	892	528.0	-368.8	892	516.3	-384.3	892	514.3	-351.5	892	497.3	-361.3	892
3.100
3.133	545.3	-376.5	894	539.0	-393.0	894	528.0	-367.5	894	516.0	-383.3	894	513.5	-350.3	894	496.0	-361.0	894
3.167
3.200	546.0	-374.5	896	539.0	-391.3	896	527.8	-366.5	896	517.0	-381.3	896	512.0	-348.8	896	495.3	-361.0	896
3.233
3.267	546.0	-372.5	898	539.0	-389.8	898	527.5	-364.0	898	517.5	-379.8	898	510.8	-348.0	898	495.5	-359.8	898
3.300
3.333	547.3	-370.8	900	539.0	-387.3	900	527.5	-362.3	900	518.5	-378.5	900	510.8	-346.5	900	495.8	-359.0	900
3.367
3.400	548.3	-369.5	902	539.0	-385.8	902	528.0	-359.8	902	518.8	-376.3	902	510.5	-345.0	902	495.8	-357.8	902
3.433
3.467	549.8	-367.8	904	539.0	-383.8	904	528.0	-357.5	904	519.8	-374.3	904	511.0	-343.3	904	497.0	-355.5	904
3.500
3.533	551.3	-366.8	906	539.3	-383.3	906	528.5	-355.5	906	521.0	-371.8	906	511.0	-342.5	906	497.8	-354.5	906
3.567
3.600	552.3	-366.5	908	539.8	-381.5	908	530.3	-353.5	908	521.5	-369.5	908	511.0	-340.3	908	499.3	-352.8	908
3.633
3.667	553.3	-366.3	910	540.0	-380.3	910	531.5	-352.3	910	522.8	-366.8	910	511.8	-339.0	910	499.5	-352.0	910
3.700
3.733	554.0	-366.3	912	540.5	-378.5	912	533.5	-349.8	912	523.8	-365.0	912	512.8	-337.0	912	501.8	-348.8	912
3.767
3.800	554.3	-366.5	914	540.8	-378.0	914	535.5	-348.5	914	524.5	-364.3	914	514.0	-335.3	914	502.8	-348.5	914
3.833
3.867	555.3	-366.8	916	541.3	-377.8	916	537.3	-347.8	916	525.3	-362.5	916	515.5	-334.3	916	503.5	-348.0	916
3.900
3.933	556.0	-368.0	918	541.5	-377.8	918	539.5	-347.5	918	526.5	-361.5	918	517.3	-333.0	918	506.3	-347.5	918
3.967
4.000	557.0	-369.3	920	541.5	-378.0	920	541.8	-347.0	920	527.5	-360.3	920	519.8	-331.5	920	507.8	-346.8	920
4.033
4.067	557.5	-370.0	922	541.5	-378.0	922	543.5	-347.0	922	529.3	-359.5	922	522.5	-330.5	922	510.0	-345.8	922
4.100
4.133	558.3	-371.8	924	541.5	-378.0	924	545.8	-347.5	924	530.3	-359.0	924	525.3	-330.0	924	512.5	-344.5	924
4.167
4.200	559.0	-374.5	926	541.0	-378.5	926	548.0	-348.3	926	531.5	-358.8	926	528.3	-329.3	926	515.0	-343.8	926
4.233
4.267	558.0	-376.0	928	540.0	-379.3	928	550.5	-349.3	928	532.5	-358.3	928	531.3	-328.3	928	516.5	-343.5	928
4.300
4.333	557.8	-378.5	930	539.5	-379.3	930	552.0	-350.3	930	533.8	-357.8	930	532.8	-328.3	930	518.5	-342.8	930
4.367
4.400	556.8	-379.8	932	539.0	-380.3	932	553.5	-352.5	932	534.5	-358.8	932	536.8	-328.0	932	520.3	-342.0	932
4.433
4.467	555.0	-381.0	934	538.0	-380.8	934	554.3	-353.8	934	534.8	-358.5	934	539.5	-328.3	934	523.0	-341.3	934
4.500
4.533	553.8	-382.5	936	536.8	-380.5	936	555.0	-355.0	936	535.5	-358.5	936	541.0	-328.5	936	525.0	-341.3	936
4.567
4.600	551.5	-383.8	938	535.5	-380.5	938	555.3	-357.0	938	535.5	-358.8	938	544.8	-329.5	938	527.3	-340.3	938
4.633
4.667	549.3	-385.0	940	533.5	-380.5	940	554.0	-358.5	940	535.5	-359.3	940	545.5	-329.5	940	529.5	-339.8	940
4.700
4.733	548.0	-385.8	942	532.0	-380.0	942	554.0	-359.3	942	534.5	-360.0	942	547.3	-330.8	942	530.5	-339.5	942
4.767
4.800	545.0	-386.5	944	529.0	-380.0	944	554.0	-361.0	944	534.5	-360.0	944	549.5	-331.3	944	530.5	-339.5	944
4.833
4.867	543.3	-387.5	946	527.0	-379.8	946	552.8	-362.5	946	533.8	-360.0	946	550.8	-331.8	946	531.3	-339.3	946
4.900
4.933	540.5	-387.8	948	525.5	-379.5	948	551.8	-363.0	948	532.3	-359.3	948	551.0	-332.5	948	532.0	-338.0	948
4.967
5.000	537.8	-387.5	950	524.0	-379.0	950	550.5	-363.8	950	532.0	-359.3	950	552.0	-333.5	950	532.3	-337.0	950
5.033
5.067	536.0	-387.3	952	522.0	-378.0	952	549.0	-365.0	952	530.3	-358.5	952	552.8	-334.5	952	532.3	-336.5	952
5.100
5.133	533.8	-386.3	954	519.8	-377.3	954	548.0	-365.3	954	529.3	-358.0	954	553.0	-335.0	954	531.5	-337.0	954
5.167
5.200	531.3	-385.5	956	517.3	-376.8	956	544.5	-365.5	956	527.5	-358.0	956	553.0	-336.0	956	531.5	-337.0	956
5.233
5.267	529.5	-385.3	958	514.8	-376.3	958	543.0	-365.3	958	526.3	-357.8	958	552.3	-337.0	958	531.5	-336.3	958
5.300
5.333	528.5	-384.5	960	512.0	-376.3	960	540.3	-364.8	960	522.8	-357.3	960	551.5	-337.5	960	531.0	-335.5	960
5.367
5.400	526.3	-383.8	962	510.0	-376.5	962	538.5	-364.5	962	521.0	-357.0	962	549.5	-338.0	962	530.0	-336.3	962
5.433
5.467	524.0	-384.0	964	507.8	-377.5	964	535.5	-363.5	964	518.3	-356.5	964	548.0	-338.3	964	528.3	-335.5	964
5.500
5.533	523.3	-384.3	966	506.3	-377.8	966	534.0	-363.5	966	516.5	-356.8	966	546.3	-338.8	966	526.5	-335.3	966
5.567
5.600	521.3	-384.0	968	504.0	-379.5	968	531.0	-363.5	968	514.8	-356.8	968	544.5	-339.3	968	524.8	-334.8	968
5.633
5.667	520.3	-383.8	970	502.3	-381.3	970	529.5	-364.0	970	511.3	-356.3	970	541.3	-339.3	970	523.3	-334.8	970
5.700
5.733	519.3	-383.8	972	501.3	-383.0	972	525.8	-363.8	972	507.8	-357.8	972	537.8	-340.8	972	518.8	-335.0	972
5.767
5.800	518.8	-384.5	974	500.5	-385.0	974	523.8	-364.3	974	505.0	-358.5	974	533.8	-342.3	974	516.3	-335.5	974
5.833
5.867	518.0	-384.8	976	499.8	-386.0	976	521.5	-365.0	976	503.3	-360.3	976	531.0	-343.5	976	514.5	-336.0	976
5.900
5.933	517.3	-385.0	978	499.3	-389.3	978	518.8	-365.8	978	499.8	-361.5	978	528.3	-343.8	978	512.3	-337.3	978
5.967
6.000	516.8	-385.5	980	499.3	-391.3	980	516.8	-366.0	980	497.5	-364.3	980	525.3	-343.8	980	509.8	-337.8	980
6.033
6.067	516.5	-385.5	982	499.3	-392.8	982	515.8	-366.3	982	495.5	-365.8	982	523.0	-344.0	982	505.0	-338.5	982
6.100
6.133	516.5	-385.5	984	499.5	-394.5	984	514.3	-367.3	984	494.8	-367.8	984	520.0	-344.3	984	502.5	-339.3	984
6.167
6.200	516.5	-385.8	986	500.3	-396.3	986	513.0	-367.5	986	494.0	-370.0	986	516.8	-344.8	986	498.5	-339.8	986
6.233
6.267	516.5	-386.3	988	501.5	-397.5	988	511.8	-368.3	988	493.3	-370.5	988	514.3	-345.3	988	496.3	-342.0	988
6.300
6.333	517.0	-386.3	990	503.0	-398.5	990	510.0	-369.0	990	492.3	-373.0	990	512.0	-345.8	990	494.8	-342.0	990
6.367
6.400	517.0	-386.3	992	504.3	-399.0	992	508.0	-369.3	992	491.8	-374.0	992	509.3	-345.8	992	490.8	-344.3	992
6.433
6.467	517.3	-385.0	994	505.5	-399.3	994	507.3	-369.3	994	489.8	-376.5	994	507.3	-346.5	994	486.8	-345.8	994
6.500
6.533	517.8	-383.5	996	506.3	-399.0	996	506.3	-368.8	996	489.0	-377.5	996	503.8	-347.3	996	485.0	-346.8	996
6.567
6.600	518.3	-381.8	998	507.3	-398.0	998	505.3	-368.8	998	489.5	-379.0	998	502.0	-347.3	998	483.5	-348.8	998
6.633
6.667	517.5	-380.8	1000	508.5	-396.8	1000	504.5	-368.0	1000	488.0	-380.0	1000	498.8	-347.5	1000	480.8	-349.8	1000
6.700
6.733	517.8	-379.0	1002	509.3	-395.3	1002	503.8	-367.3	1002	488.5	-381.5	1002	496.3	-347.5	1002	479.5	-349.8	1002
6.767
6.800	518.0	-377.5	1004	510.8	-394.3	1004	504.3	-367.0	1004	489.5	-380.5	1004	495.3	-347.5	1004	477.5	-350.8	1004
6.833
6.867	518.3	-376.0	1006	510.8	-392.8	1006	504.0	-365.3	1006	490.3	-380.0	1006	493.8	-347.5	1006	476.3	-351.5	1006
6.900
6.933	519.0	-374.3	1008	512.0	-390.8	1008	504.3	-364.8	1008	491.0	-379.3	1008	491.3	-346.8	1008	474.8	-352.5	1008
6.967
7.000	520.3	-372.8	1010	513.8	-388.8	1010	504.8	-363.8	1010	492.3	-378.0	1010	490.5	-346.5	1010	473.8	-352.8	1010
7.033
7.067	521.5	-370.5	1012	515.3	-387.8	1012	505.3	-361.8	1012	493.0	-376.3	1012	490.5	-346.3	1012	473.0	-353.3	1012
7.100
7.133	523.0	-369.3	1014	516.3	-385.8	1014	505.5	-360.0	1014	494.3	-374.5	1014	489.8	-344.8	1014	473.3	-353.8	1014
7.167
7.200	524.5	-368.0	1016	516.5	-384.3	1016	507.0	-358.5	1016	495.3	-373.8	1016	489.8	-343.5	1016	473.5	-353.8	1016
7.233
7.267	527.0	-367.0	1018	517.5	-383.3	1018	507.8	-357.3	1018	497.0	-372.0	1018	490.8	-342.8	1018	475.0	-353.5	1018
7.300
7.333	529.5	-366.3	1020	519.5	-381.3	1020	509.5	-355.5	1020	499.5	-369.5	1020	491.5	-341.0	1020	476.5	-353.0	1020
7.367
7.400	531.8	-366.8	1022	520.3	-381.0	1022	511.5	-353.5	1022	501.3	-368.3	1022	494.0	-339.5	1022	477.5	-351.8	1022
7.433
7.467	533.5	-367.0	1024	521.3	-380.3	1024	513.8	-352.5	1024	502.3	-367.5	1024	495.0	-338.0	1024	480.0	-351.0	1024
7.500
7.533	536.3	-367.8	1026	521.8	-379.5	1026	516.8	-352.0	1026	504.5	-365.5	1026	497.0	-337.3	1026	482.8	-350.3	1026
7.567
7.600	537.8	-369.0	1028	522.8	-380.0	1028	519.3	-351.5	1028	506.3	-364.8	1028	498.8	-336.5	1028	485.5	-350.3	1028
7.633
7.667	539.0	-371.3	1030	523.3	-381.0	1030	521.8	-351.3	1030	508.5	-364.3	1030	501.8	-335.5	1030	489.5	-349.3	1030
7.700
7.733	540.0	-373.8	1032	524.0	-381.3	1032	524.8	-352.0	1032	511.0	-364.0	1032	503.3	-334.8	1032	492.3	-348.8	1032
7.767
7.800	540.8	-375.0	1034	523.8	-381.8	1034	526.8	-353.0	1034	512.8	-364.0	1034	507.0	-334.3	1034	495.0	-348.3	1034
7.833
7.867	541.8	-377.8	1036	524.0	-382.0	1036	530.3	-354.3	1036	514.5	-363.8	1036	510.3	-334.5	1036	498.5	-348.0	1036
7.900
7.933	542.0	-379.8	1038	523.8	-383.0	1038	532.5	-355.3	1038	517.0	-365.0	1038	513.0	-334.0	1038	500.8	-348.0	1038
7.967
8.000	542.0	-383.0	1040	524.0	-384.0	1040	534.8	-357.3	1040	518.3	-365.3	1040	516.5	-334.5	1040	503.0	-347.8	1040
8.033
8.067	542.0	-385.0	1042	523.3	-385.3	1042	536.5	-359.0	1042	519.0	-365.5	1042	519.5	-334.8	1042	504.8	-347.8	1042
8.100
8.133	541.3	-387.3	1044	522.3	-386.3	1044	538.3	-360.5	1044	519.3	-366.0	1044	522.3	-335.5	1044	507.3	-347.5	1044
8.167
8.200	540.5	-389.5	1046	521.8	-388.3	1046	539.8	-363.3	1046	520.8	-366.5	1046	526.3	-336.3	1046	509.3	-347.8	1046
8.233
8.267	539.3	-391.0	1048	521.0	-388.5	1048	540.5	-364.3	1048	521.5	-367.3	1048	528.8	-337.0	1048	512.3	-349.0	1048
8.300
8.333	537.5	-392.8	1050	520.3	-388.5	1050	541.5	-367.5	1050	521.3	-367.8	1050	532.0	-338.3	1050	515.0	-348.5	1050
8.367
8.400	536.0	-394.3	1052	519.8	-388.3	1052	541.5	-368.5	1052	521.3	-368.3	1052	534.0	-338.8	1052	516.3	-348.5	1052
8.433
8.467	533.8	-395.5	1054	518.0	-388.8	1054	541.3	-370.0	1054	521.3	-368.3	1054	535.8	-340.0	1054	517.3	-348.0	1054
8.500
8.533	531.3	-396.0	1056	516.8	-388.3	1056	540.5	-371.3	1056	520.8	-368.5	1056	537.8	-340.3	1056	518.0	-347.5	1056
8.567
8.600	529.8	-396.3	1058	514.8	-387.3	1058	540.3	-372.3	1058	520.8	-368.3	1058	538.8	-341.0	1058	519.8	-347.3	1058
8.633
8.667	527.3	-396.0	1060	513.0	-387.5	1060	540.0	-373.8	1060	520.3	-368.3	1060	541.0	-341.8	1060	521.3	-346.8	1060
8.700
8.733	524.8	-395.3	1062	511.5	-386.0	1062	538.0	-374.0	1062	519.8	-367.8	1062	541.5	-342.5	1062	522.0	-346.8	1062
8.767
8.800	522.3	-394.8	1064	508.8	-385.0	1064	536.0	-374.3	1064	518.0	-367.3	1064	542.0	-343.0	1064	521.5	-346.0	1064
8.833
8.867	520.0	-394.3	1066	506.8	-384.8	1066	534.5	-375.0	1066	517.0	-366.8	1066	542.0	-344.5	1066	521.8	-345.0	1066
8.900
8.933	517.8	-393.8	1068	504.5	-384.0	1068	534.0	-374.8	1068	515.5	-365.8	1068	542.0	-345.0	1068	521.0	-344.5	1068
8.967
9.000	515.5	-393.0	1070	502.3	-383.0	1070	530.0	-374.3	1070	513.5	-365.0	1070	541.0	-346.5	1070	520.8	-344.0	1070
9.033
9.067	513.3	-392.5	1072	500.0	-383.0	1072	528.5	-373.8	1072	513.0	-364.5	1072	541.0	-347.0	1072	520.8	-344.0	1072
9.100
9.133	511.3	-392.3	1074	498.3	-382.5	1074	526.8	-373.5	1074	510.0	-363.3	1074	539.8	-347.8	1074	519.8	-343.8	1074
9.167
9.200	509.3	-391.3	1076	495.5	-381.8	1076	523.8	-373.3	1076	508.0	-363.3	1076	538.8	-347.8	1076	518.8	-342.8	1076
9.233
9.267	507.5	-391.3	1078	492.3	-381.8	1078	521.8	-372.8	1078	506.3	-362.3	1078	536.8	-348.0	1078	517.3	-342.5	1078
9.300
9.333	505.5	-391.0	1080	490.5	-382.8	1080	518.8	-372.0	1080	503.5	-362.8	1080	535.3	-348.3	1080	515.8	-342.3	1080
9.367
9.400	503.5	-391.0	1082	487.5	-383.8	1082	516.0	-371.8	1082	499.5	-362.5	1082	531.0	-349.5	1082	512.3	-341.5	1082
9.433
9.467	501.8	-391.3	1084	485.3	-385.5	1084	513.3	-371.8	1084	496.0	-363.3	1084	527.8	-349.8	1084	509.8	-342.3	1084
9.500
9.533	500.0	-391.5	1086	482.5	-387.5	1086	510.5	-371.8	1086	493.0	-363.8	1086	525.5	-349.5	1086	507.0	-342.5	1086
9.567
9.600	498.8	-392.0	1088	481.0	-390.0	1088	507.5	-372.3	1088	488.8	-364.8	1088	521.5	-350.8	1088	504.3	-342.0	1088
9.633
9.667	496.8	-392.5	1090	479.8	-391.3	1090	504.8	-373.5	1090	486.0	-366.3	1090	518.5	-351.3	1090	501.3	-342.3	1090
9.700
9.733	496.5	-393.0	1092	479.3	-393.8	1092	503.0	-373.3	1092	482.5	-368.3	1092	513.0	-351.5	1092	497.8	-343.0	1092
9.767
9.800	495.5	-393.8	1094	478.0	-395.8	1094	500.0	-374.5	1094	480.3	-369.5	1094	510.5	-352.5	1094	494.5	-343.0	1094
9.833
9.867	495.0	-395.0	1096	477.5	-398.5	1096	496.8	-375.0	1096	478.0	-372.3	1096	507.5	-353.3	1096	491.5	-344.0	1096
9.900
9.933	494.8	-396.0	1098	476.8	-401.0	1098	495.3	-375.3	1098	476.5	-374.0	1098	504.3	-354.3	1098	487.5	-344.8	1098
9.967
10.000	494.8	-395.8	1100	477.5	-403.8	1100	493.8	-376.3	1100	474.3	-376.3	1100	501.0	-354.8	1100	483.3	-346.0	1100
10.033
10.067	495.0	-396.8	1102	477.8	-405.0	1102	492.3	-377.0	1102	473.3	-377.3	1102	497.5	-355.0	1102	480.5	-347.5	1102
10.100
10.133	495.8	-397.3	1104	478.5	-405.3	1104	491.0	-377.3	1104	471.8	-379.8	1104	494.5	-355.0	1104	476.5	-349.8	1104
10.167
10.200	495.3	-397.3	1106	480.0	-407.0	1106	489.5	-377.3	1106	471.0	-381.8	1106	492.0	-355.5	1106	473.5	-350.3	1106
10.233
10.267	495.5	-397.5	1108	480.8	-407.0	1108	489.0	-378.0	1108	470.3	-383.8	1108	489.8	-355.5	1108	471.5	-352.0	1108
10.300
10.333	496.8	-396.8	1110	482.8	-408.0	1110	488.0	-378.0	1110	470.8	-385.0	1110	487.0	-356.3	1110	467.8	-353.3	1110
10.367
10.400	497.8	-396.3	1112	483.5	-408.3	1112	486.8	-378.3	1112	470.0	-385.8	1112	485.3	-356.3	1112	465.8	-355.0	1112
10.433
10.467	498.0	-395.5	1114	484.3	-407.8	1114	486.8	-378.0	1114	470.0	-387.3	1114	482.8	-356.8	1114	464.3	-356.5	1114
10.500
10.533	499.0	-394.5	1116	484.5	-407.0	1116	486.3	-377.0	1116	470.3	-387.5	1116	481.5	-356.3	1116	462.5	-357.3	1116
10.567
10.600	499.8	-393.5	1118	485.8	-405.5	1118	486.5	-376.8	1118	471.0	-387.8	1118	480.0	-355.3	1118	461.3	-357.8	1118
10.633
10.667	500.5	-392.5	1120	487.3	-404.8	1120	487.0	-376.0	1120	471.3	-387.0	1120	479.0	-355.3	1120	460.3	-358.5	1120
10.700
10.733	502.3	-391.3	1122	488.5	-403.3	1122	487.0	-375.0	1122	472.0	-386.5	1122	478.3	-355.3	1122	459.3	-358.8	1122
10.767
10.800	504.0	-390.3	1124	489.3	-402.3	1124	488.5	-373.5	1124	474.3	-385.8	1124	478.0	-353.8	1124	458.8	-358.8	1124
10.833
10.867	505.5	-389.8	1126	491.3	-401.3	1126	489.5	-372.3	1126	476.0	-385.0	1126	477.3	-353.0	1126	459.8	-358.8	1126
10.900
10.933	507.5	-389.5	1128	492.0	-400.8	1128	490.5	-371.3	1128	477.0	-384.5	1128	478.0	-352.3	1128	460.5	-358.5	1128
10.967
11.000	508.8	-389.0	1130	493.3	-399.5	1130	492.5	-370.5	1130	478.8	-383.8	1130	478.8	-351.5	1130	462.8	-358.8	1130
11.033
11.067	510.5	-389.5	1132	494.0	-399.3	1132	494.0	-370.0	1132	479.8	-382.3	1132	480.5	-351.0	1132	465.5	-359.8	1132
11.100
11.133	511.8	-389.8	1134	494.8	-398.8	1134	497.3	-369.8	1134	482.5	-381.8	1134	482.0	-350.8	1134	466.8	-359.8	1134
11.167
11.200	513.0	-391.8	1136	496.0	-399.0	1136	499.8	-369.8	1136	483.5	-381.5	1136	483.0	-350.3	1136	467.5	-359.8	1136
11.233
11.267	515.0	-393.5	1138	496.5	-399.0	1138	501.8	-369.8	1138	485.5	-381.0	1138	485.5	-350.0	1138	469.5	-359.5	1138
11.300
11.333	515.3	-394.5	1140	497.0	-399.3	1140	505.3	-370.3	1140	487.5	-380.5	1140	487.8	-349.3	1140	472.0	-360.5	1140
11.367
11.400	515.0	-396.5	1142	497.0	-399.3	1142	505.8	-370.3	1142	489.5	-380.8	1142	490.0	-349.0	1142	474.8	-359.8	1142
11.433
11.467	515.5	-399.0	1144	497.0	-399.8	1144	509.0	-372.0	1144	490.8	-380.5	1144	492.3	-349.0	1144	476.8	-360.3	1144
11.500
11.533	515.3	-401.5	1146	496.5	-399.8	1146	510.8	-372.8	1146	492.3	-381.3	1146	495.5	-349.8	1146	478.5	-360.0	1146
11.567
11.600	514.3	-403.3	1148	496.0	-400.5	1148	513.0	-375.5	1148	492.8	-381.5	1148	498.8	-350.3	1148	481.0	-360.5	1148
11.633
11.667	513.0	-404.8	1150	494.8	-400.5	1150	514.3	-377.3	1150	494.3	-382.0	1150	501.8	-352.0	1150	483.3	-360.8	1150
11.700
11.733	511.3	-406.3	1152	494.3	-400.5	1152	514.8	-379.5	1152	494.3	-382.5	1152	503.8	-352.3	1152	485.3	-360.5	1152
11.767
11.800	509.8	-408.3	1154	492.8	-400.8	1154	515.8	-382.0	1154	494.5	-383.0	1154	507.3	-353.0	1154	487.5	-360.5	1154
11.833
11.867	507.8	-410.0	1156	491.8	-401.3	1156	516.0	-384.0	1156	495.0	-383.8	1156	509.0	-353.8	1156	490.8	-360.5	1156
11.900
11.933	505.8	-410.3	1158	490.3	-400.8	1158	516.3	-386.3	1158	495.3	-383.8	1158	511.3	-354.5	1158	492.5	-360.3	1158
11.967
12.000	502.8	-411.3	1160	488.5	-401.0	1160	515.8	-387.0	1160	495.8	-384.0	1160	513.0	-355.8	1160	494.3	-360.5	1160
12.033
12.067	500.8	-411.5	1162	486.8	-400.8	1162	515.0	-388.8	1162	495.3	-383.8	1162	516.0	-356.5	1162	496.3	-360.5	1162
12.100
12.133	498.0	-411.0	1164	485.5	-399.8	1164	514.3	-389.5	1164	494.5	-383.3	1164	516.5	-357.5	1164	497.0	-359.8	1164
12.167
12.200	496.5	-410.8	1166	484.5	-398.0	1166	512.5	-390.5	1166	494.0	-382.8	1166	518.5	-359.0	1166	498.3	-359.8	1166
12.233
12.267	493.8	-409.8	1168	482.8	-396.3	1168	512.0	-390.8	1168	493.3	-381.5	1168	519.8	-360.0	1168	498.8	-360.5	1168
12.300
12.333	491.5	-408.0	1170	480.5	-394.8	1170	510.0	-390.8	1170	493.0	-380.3	1170	520.8	-361.3	1170	499.8	-360.0	1170
12.367
12.400	489.8	-407.3	1172	479.8	-394.5	1172	509.0	-390.8	1172	493.0	-378.8	1172	521.3	-362.8	1172	500.3	-360.3	1172
12.433
12.467	487.3	-405.8	1174	477.0	-391.0	1174	507.5	-390.0	1174	492.0	-377.3	1174	521.8	-363.5	1174	500.0	-359.8	1174
12.500
12.533	484.8	-404.5	1176	474.5	-390.0	1176	505.5	-389.5	1176	491.5	-376.8	1176	521.8	-363.5	1176	500.0	-358.3	1176
12.567
12.600	483.0	-403.3	1178	471.8	-389.3	1178	503.8	-389.0	1178	490.0	-375.0	1178	521.8	-364.3	1178	499.8	-358.0	1178
12.633
12.667	480.3	-402.0	1180	469.8	-387.5	1180	501.3	-387.8	1180	487.8	-373.8	1180	520.5	-364.3	1180	499.3	-357.0	1180
12.700
12.733	478.3	-400.3	1182	467.0	-387.0	1182	498.8	-386.5	1182	485.8	-373.0	1182	517.8	-364.5	1182	499.0	-355.3	1182
12.767
12.800	476.8	-398.0	1184	464.3	-385.5	1184	497.5	-385.8	1184	484.3	-371.5	1184	517.0	-365.0	1184	497.5	-354.3	1184
12.833
12.867	474.5	-397.5	1186	462.5	-385.3	1186	493.3	-384.0	1186	481.0	-370.0	1186	513.5	-365.0	1186	496.8	-354.3	1186
12.900
12.933	473.0	-397.3	1188	460.0	-385.0	1188	491.5	-383.0	1188	479.8	-368.8	1188	511.5	-365.0	1188	495.0	-353.5	1188
12.967
13.000	471.8	-396.8	1190	457.5	-385.5	1190	489.0	-381.5	1190	476.0	-368.0	1190	509.3	-364.8	1190	493.0	-352.5	1190
13.033
13.067	470.0	-396.5	1192	454.5	-386.5	1192	486.5	-380.8	1192	473.0	-367.5	1192	505.0	-363.5	1192	490.0	-351.5	1192
13.100
13.133	468.0	-397.0	1194	452.8	-387.3	1194	483.8	-380.0	1194	468.8	-367.0	1194	502.8	-363.0	1194	487.3	-351.3	1194
13.167
13.200	467.0	-397.0	1196	451.0	-389.3	1196	481.5	-378.8	1196	466.3	-367.3	1196	499.5	-362.5	1196	484.8	-350.8	1196
13.233
13.267	466.3	-397.0	1198	449.3	-391.3	1198	479.5	-378.8	1198	462.5	-368.0	1198	496.0	-361.8	1198	482.3	-350.3	1198
13.300
13.333	465.0	-397.5	1200	447.5	-394.3	1200	476.3	-378.3	1200	459.3	-368.5	1200	492.5	-360.8	1200	477.5	-349.0	1200
