## Supplementary material for "Trunk muscle activity across various trunk–limb coordination patterns in centipede locomotion": Data S1: muti-swim-#2-3-track.csv

#multi:
	mass A			mass B			mass C			mass D			mass E			mass F
t	x	y	frame	x	y	frame	x	y	frame	x	y	frame	x	y	frame	x	y	frame
0.000	429.3	-392.0	550	410.3	-395.8	550	414.8	-366.5	550	400.0	-377.8	550	401.0	-346.3	550	384.8	-355.3	550
0.033
0.067	429.8	-393.3	552	411.0	-396.0	552	417.3	-365.5	552	401.5	-377.8	552	402.8	-345.5	552	386.0	-355.0	552
0.100
0.133	430.8	-394.3	554	411.8	-396.8	554	419.5	-365.8	554	403.5	-377.5	554	404.8	-345.0	554	388.0	-354.5	554
0.167
0.200	431.3	-396.5	556	411.8	-396.8	556	422.3	-367.0	556	404.5	-377.5	556	407.5	-344.8	556	391.3	-354.3	556
0.233
0.267	431.0	-397.5	558	411.8	-396.8	558	425.3	-368.5	558	407.3	-376.8	558	408.5	-344.8	558	393.8	-354.8	558
0.300
0.333	431.0	-399.5	560	412.0	-397.3	560	426.5	-369.0	560	409.0	-376.8	560	414.0	-345.8	560	396.5	-354.5	560
0.367
0.400	430.5	-400.5	562	412.3	-397.5	562	428.3	-370.8	562	410.5	-376.5	562	416.0	-346.3	562	399.8	-354.0	562
0.433
0.467	429.8	-402.8	564	412.3	-397.5	564	430.5	-373.3	564	411.3	-376.8	564	419.5	-346.8	564	401.0	-354.3	564
0.500
0.533	428.5	-404.8	566	412.0	-398.3	566	431.5	-376.0	566	411.8	-377.0	566	422.0	-348.0	566	404.3	-354.0	566
0.567
0.600	427.3	-406.0	568	411.3	-397.5	568	433.0	-378.3	568	413.3	-377.8	568	425.3	-348.8	568	407.8	-356.0	568
0.633
0.667	425.8	-405.5	570	410.8	-397.0	570	433.0	-379.5	570	413.5	-377.8	570	428.3	-349.3	570	408.5	-355.8	570
0.700
0.733	424.5	-406.0	572	410.0	-396.8	572	433.8	-381.0	572	414.3	-377.8	572	430.5	-351.0	572	410.3	-355.5	572
0.767
0.800	424.0	-406.8	574	408.5	-396.5	574	433.5	-382.3	574	414.5	-377.0	574	432.8	-352.8	574	414.3	-355.8	574
0.833
0.867	421.5	-407.3	576	407.5	-396.5	576	433.5	-384.0	576	415.5	-377.0	576	434.8	-354.5	576	415.8	-354.8	576
0.900
0.933	419.8	-407.0	578	406.3	-395.8	578	432.8	-385.0	578	414.5	-377.3	578	436.5	-355.0	578	416.3	-354.8	578
0.967
1.000	418.0	-406.8	580	405.0	-395.3	580	432.3	-385.8	580	414.5	-377.0	580	437.3	-355.5	580	418.3	-354.8	580
1.033
1.067	415.8	-406.3	582	403.8	-394.5	582	431.5	-385.3	582	413.8	-376.3	582	438.3	-355.8	582	418.8	-353.3	582
1.100
1.133	413.8	-405.3	584	401.8	-392.8	584	430.3	-385.5	584	414.3	-375.3	584	439.0	-357.0	584	421.0	-353.0	584
1.167
1.200	411.5	-404.3	586	399.8	-391.5	586	428.8	-385.0	586	413.3	-374.0	586	440.0	-357.3	586	421.5	-351.8	586
1.233
1.267	410.0	-402.8	588	398.0	-390.3	588	428.0	-384.5	588	412.0	-372.0	588	440.8	-358.0	588	421.8	-351.5	588
1.300
1.333	407.8	-401.3	590	395.3	-388.0	590	426.3	-383.5	590	411.3	-371.0	590	441.0	-358.8	590	422.3	-351.3	590
1.367
1.400	405.8	-400.3	592	393.8	-387.5	592	424.5	-383.0	592	410.8	-369.5	592	441.0	-359.3	592	422.3	-351.3	592
1.433
1.467	404.3	-398.5	594	391.3	-386.3	594	422.3	-382.0	594	408.3	-367.8	594	440.8	-359.5	594	421.8	-350.5	594
1.500
1.533	403.0	-397.3	596	389.5	-385.0	596	421.0	-380.5	596	406.8	-367.0	596	439.0	-359.0	596	420.5	-349.3	596
1.567
1.600	400.8	-396.3	598	387.0	-384.3	598	419.3	-380.0	598	404.5	-365.8	598	436.3	-359.0	598	419.0	-348.5	598
1.633
1.667	399.5	-395.0	600	385.3	-384.8	600	416.3	-379.3	600	401.0	-364.8	600	433.3	-358.5	600	417.5	-348.5	600
1.700
1.733	398.5	-395.3	602	383.3	-384.8	602	414.0	-378.3	602	398.3	-364.8	602	432.3	-358.5	602	415.8	-348.0	602
1.767
1.800	397.5	-395.0	604	382.0	-386.0	604	412.0	-377.3	604	395.0	-364.5	604	427.8	-358.3	604	413.3	-347.3	604
1.833
1.867	396.3	-395.3	606	379.8	-387.3	606	409.3	-376.8	606	392.3	-365.3	606	425.5	-358.0	606	410.3	-347.0	606
1.900
1.933	395.8	-394.8	608	377.3	-390.5	608	406.8	-377.3	608	389.8	-365.3	608	424.3	-358.0	608	407.3	-346.3	608
1.967
2.000	395.0	-395.5	610	376.5	-392.8	610	404.5	-376.8	610	386.3	-366.3	610	420.8	-356.8	610	405.8	-345.8	610
2.033
2.067	394.0	-395.8	612	375.8	-394.5	612	402.5	-377.0	612	383.8	-368.0	612	416.5	-355.8	612	403.5	-345.3	612
2.100
2.133	394.3	-396.0	614	375.3	-396.8	614	399.8	-376.8	614	380.8	-370.0	614	413.0	-356.0	614	400.0	-344.5	614
2.167
2.200	394.3	-396.5	616	375.8	-398.5	616	397.8	-377.0	616	377.8	-371.3	616	410.8	-355.5	616	395.5	-344.5	616
2.233
2.267	394.3	-396.5	618	376.0	-401.0	618	396.8	-377.0	618	376.5	-373.0	618	407.3	-355.5	618	392.3	-344.8	618
2.300
2.333	394.5	-396.5	620	376.3	-402.0	620	394.8	-377.3	620	374.3	-375.0	620	404.5	-355.3	620	387.8	-346.0	620
2.367
2.400	394.8	-396.8	622	378.5	-403.3	622	393.8	-377.3	622	372.5	-376.0	622	401.0	-355.3	622	383.8	-347.3	622
2.433
2.467	395.5	-397.0	624	379.3	-403.8	624	393.0	-377.5	624	371.5	-377.5	624	399.0	-354.8	624	381.3	-348.0	624
2.500
2.533	396.8	-396.5	626	380.3	-404.8	626	392.0	-377.8	626	371.3	-379.3	626	396.3	-355.5	626	379.0	-349.0	626
2.567
2.600	397.3	-395.8	628	381.3	-405.3	628	391.0	-377.8	628	371.0	-380.0	628	393.8	-355.5	628	376.8	-348.8	628
2.633
2.667	398.0	-395.5	630	383.5	-405.3	630	390.8	-377.0	630	370.8	-381.3	630	391.3	-355.0	630	374.5	-349.0	630
2.700
2.733	400.0	-394.3	632	384.8	-404.8	632	391.0	-377.0	632	371.0	-382.0	632	389.5	-354.3	632	371.3	-349.8	632
2.767
2.800	401.3	-392.8	634	386.3	-404.5	634	392.3	-376.3	634	372.5	-381.5	634	388.0	-353.3	634	371.0	-349.8	634
2.833
2.867	402.8	-392.5	636	388.3	-403.8	636	392.3	-375.3	636	374.3	-382.0	636	386.8	-353.8	636	370.5	-350.0	636
2.900
2.933	404.5	-391.8	638	390.5	-402.3	638	393.3	-374.3	638	376.0	-382.3	638	387.3	-352.0	638	369.8	-350.3	638
2.967
3.000	406.5	-391.5	640	392.8	-402.0	640	394.0	-373.0	640	376.5	-381.3	640	386.5	-351.8	640	368.8	-351.0	640
3.033
3.067	408.3	-390.3	642	394.3	-401.0	642	395.0	-371.8	642	379.5	-381.3	642	386.8	-351.0	642	369.3	-351.8	642
3.100
3.133	411.0	-389.8	644	395.3	-399.8	644	397.3	-370.3	644	380.0	-380.8	644	387.3	-350.5	644	369.8	-352.5	644
3.167
3.200	413.3	-389.3	646	396.5	-399.0	646	398.3	-369.3	646	382.8	-379.5	646	387.5	-349.8	646	371.0	-353.0	646
3.233
3.267	414.5	-389.3	648	398.5	-398.3	648	400.0	-368.3	648	384.3	-379.0	648	388.8	-348.8	648	371.8	-352.5	648
3.300
3.333	417.0	-389.0	650	400.0	-398.8	650	402.8	-367.8	650	385.5	-378.5	650	389.5	-348.3	650	372.8	-352.5	650
3.367
3.400	418.3	-390.3	652	400.5	-398.3	652	405.3	-367.0	652	388.0	-377.8	652	391.3	-347.5	652	375.8	-353.3	652
3.433
3.467	419.3	-390.5	654	401.0	-398.0	654	407.3	-366.5	654	390.3	-377.0	654	394.0	-346.8	654	377.5	-354.3	654
3.500
3.533	420.3	-392.0	656	402.0	-397.8	656	410.0	-366.8	656	392.3	-377.5	656	396.5	-346.0	656	380.0	-354.0	656
3.567
3.600	420.8	-394.3	658	402.5	-397.5	658	412.5	-367.8	658	393.3	-376.5	658	398.5	-346.0	658	381.8	-353.3	658
3.633
3.667	421.0	-394.8	660	402.5	-397.5	660	415.8	-369.8	660	396.0	-377.0	660	400.5	-346.3	660	384.3	-353.5	660
3.700
3.733	421.3	-398.0	662	402.8	-397.3	662	417.5	-370.0	662	399.0	-377.0	662	405.3	-346.5	662	386.5	-354.8	662
3.767
3.800	421.0	-399.0	664	403.0	-398.0	664	419.8	-371.8	664	400.5	-377.3	664	407.3	-347.0	664	388.8	-354.5	664
3.833
3.867	420.5	-402.5	666	402.5	-397.8	666	421.3	-373.8	666	400.0	-377.3	666	410.3	-348.0	666	392.0	-355.0	666
3.900
3.933	419.5	-403.3	668	401.5	-398.3	668	423.3	-376.3	668	400.8	-377.5	668	413.0	-349.0	668	395.0	-355.8	668
3.967
4.000	418.5	-404.5	670	401.5	-398.3	670	423.5	-377.8	670	402.8	-378.8	670	415.5	-349.8	670	397.5	-355.8	670
4.033
4.067	417.5	-405.0	672	400.5	-398.5	672	423.3	-379.0	672	403.8	-379.3	672	419.0	-351.0	672	399.5	-356.0	672
4.100
4.133	416.3	-405.8	674	399.5	-398.8	674	424.5	-382.0	674	404.0	-379.3	674	421.3	-352.8	674	402.5	-356.3	674
4.167
4.200	414.0	-407.3	676	398.8	-398.5	676	424.8	-383.5	676	404.3	-379.5	676	423.8	-354.8	676	404.3	-356.0	676
4.233
4.267	412.0	-408.3	678	397.3	-398.0	678	424.5	-385.0	678	404.3	-379.5	678	425.8	-355.8	678	405.8	-356.0	678
4.300
4.333	409.8	-408.8	680	396.0	-397.3	680	424.5	-386.5	680	404.5	-378.8	680	426.0	-355.3	680	407.0	-355.5	680
4.367
4.400	408.0	-408.0	682	395.3	-396.3	682	423.3	-387.3	682	404.8	-379.0	682	428.0	-357.5	682	407.0	-355.3	682
4.433
4.467	406.5	-407.5	684	393.3	-395.3	684	422.3	-386.3	684	403.8	-378.5	684	428.5	-357.5	684	408.8	-355.3	684
4.500
4.533	404.5	-406.8	686	391.8	-394.5	686	420.8	-386.8	686	402.5	-377.8	686	429.5	-358.3	686	410.3	-355.3	686
4.567
4.600	402.3	-405.3	688	390.0	-393.5	688	418.8	-386.8	688	401.8	-376.3	688	429.8	-358.3	688	411.3	-355.0	688
4.633
4.667	400.5	-404.5	690	387.3	-392.0	690	417.8	-386.5	690	400.8	-375.5	690	430.5	-359.3	690	411.8	-355.3	690
4.700
4.733	398.5	-404.0	692	386.0	-390.5	692	416.0	-386.3	692	400.0	-374.3	692	430.5	-361.0	692	411.8	-355.3	692
4.767
4.800	397.0	-402.8	694	383.8	-389.8	694	414.8	-385.3	694	400.0	-372.5	694	429.5	-360.5	694	410.8	-354.3	694
4.833
4.867	395.8	-402.0	696	382.0	-389.3	696	412.5	-383.8	696	397.0	-371.3	696	429.3	-360.3	696	410.0	-353.3	696
4.900
4.933	394.0	-401.3	698	379.0	-388.5	698	410.5	-382.8	698	395.3	-370.3	698	428.0	-360.5	698	408.8	-352.3	698
4.967
5.000	392.0	-400.3	700	377.3	-389.3	700	408.3	-381.8	700	392.3	-368.5	700	426.0	-359.8	700	408.0	-351.8	700
5.033
5.067	390.0	-399.5	702	375.3	-390.0	702	405.8	-379.8	702	390.3	-368.5	702	424.3	-359.5	702	405.8	-350.5	702
5.100
5.133	389.3	-399.3	704	373.8	-389.8	704	403.5	-379.5	704	386.0	-367.5	704	421.3	-360.0	704	404.3	-349.5	704
5.167
5.200	388.0	-399.3	706	371.3	-391.0	706	400.8	-380.0	706	384.5	-367.3	706	418.3	-360.5	706	402.8	-349.0	706
5.233
5.267	387.0	-398.5	708	369.3	-393.3	708	398.0	-380.0	708	380.3	-367.8	708	414.3	-360.3	708	399.8	-348.3	708
5.300
5.333	386.8	-398.5	710	368.0	-394.3	710	396.0	-380.3	710	377.8	-368.5	710	412.3	-360.0	710	398.0	-348.0	710
5.367
5.400	386.5	-398.5	712	367.3	-397.0	712	393.5	-380.5	712	375.0	-369.5	712	406.8	-359.8	712	394.5	-347.3	712
5.433
5.467	385.8	-399.0	714	366.0	-399.0	714	391.0	-380.0	714	371.8	-370.5	714	404.5	-359.5	714	390.3	-346.8	714
5.500
5.533	385.5	-399.3	716	366.0	-400.3	716	389.5	-380.0	716	369.5	-372.5	716	402.3	-359.3	716	387.5	-347.0	716
5.567
5.600	385.8	-399.3	718	366.5	-401.8	718	387.5	-380.5	718	367.8	-374.5	718	399.5	-359.0	718	383.8	-346.8	718
5.633
5.667	386.0	-398.8	720	367.3	-402.3	720	386.3	-380.3	720	366.8	-376.3	720	395.8	-358.5	720	380.5	-347.8	720
5.700
5.733	386.5	-398.8	722	368.3	-404.3	722	385.0	-380.3	722	365.3	-377.8	722	393.0	-358.3	722	374.8	-349.0	722
5.767
5.800	387.0	-398.5	724	369.3	-405.5	724	384.0	-380.3	724	363.5	-380.0	724	389.5	-358.5	724	373.3	-349.8	724
5.833
5.867	387.5	-398.5	726	370.5	-406.0	726	383.0	-379.8	726	363.3	-381.3	726	387.3	-357.8	726	370.5	-350.5	726
5.900
5.933	389.0	-397.8	728	372.8	-406.8	728	381.8	-379.5	728	363.0	-381.8	728	384.8	-357.0	728	368.0	-350.8	728
5.967
6.000	389.5	-397.0	730	374.0	-407.0	730	382.5	-378.8	730	363.0	-382.3	730	381.8	-356.3	730	366.3	-351.5	730
6.033
6.067	391.0	-396.0	732	375.8	-406.5	732	382.3	-378.0	732	363.0	-383.8	732	380.5	-355.8	732	364.8	-351.5	732
6.100
6.133	392.0	-394.5	734	377.3	-405.8	734	383.0	-377.3	734	364.0	-383.5	734	379.5	-355.8	734	363.3	-352.0	734
6.167
6.200	393.5	-393.5	736	379.0	-404.5	736	383.5	-376.8	736	365.0	-383.5	736	378.5	-354.8	736	361.8	-352.3	736
6.233
6.267	395.3	-391.8	738	381.5	-403.8	738	384.5	-375.3	738	366.0	-383.3	738	377.3	-353.5	738	360.8	-353.0	738
6.300
6.333	397.5	-390.8	740	383.3	-402.8	740	385.5	-374.0	740	367.8	-382.8	740	376.3	-352.3	740	360.8	-353.3	740
6.367
6.400	400.0	-390.5	742	385.3	-401.3	742	386.5	-373.0	742	369.5	-381.8	742	376.8	-352.0	742	360.5	-353.3	742
6.433
6.467	402.8	-389.8	744	387.3	-400.8	744	388.5	-371.5	744	370.3	-381.3	744	377.8	-351.3	744	360.8	-353.3	744
6.500
6.533	404.3	-389.5	746	388.8	-399.0	746	390.8	-370.5	746	374.8	-380.3	746	379.0	-350.3	746	361.5	-353.0	746
6.567
6.600	406.3	-389.3	748	390.3	-398.5	748	393.3	-369.8	748	377.3	-379.5	748	379.0	-349.5	748	362.3	-352.8	748
6.633
6.667	408.5	-389.5	750	391.3	-397.8	750	395.0	-369.5	750	379.5	-378.8	750	381.8	-348.3	750	364.5	-352.8	750
6.700
6.733	411.0	-390.3	752	392.5	-397.3	752	397.5	-368.0	752	380.5	-378.3	752	383.3	-347.8	752	365.5	-353.0	752
6.767
6.800	412.5	-391.3	754	394.0	-397.3	754	400.3	-367.8	754	382.8	-378.0	754	384.0	-347.3	754	369.5	-354.8	754
6.833
6.867	413.8	-392.5	756	395.0	-397.3	756	402.8	-368.0	756	385.3	-377.8	756	386.3	-346.5	756	371.8	-354.0	756
6.900
6.933	414.8	-394.5	758	396.0	-397.0	758	405.0	-368.3	758	387.5	-377.3	758	388.8	-346.0	758	373.5	-354.3	758
6.967
7.000	415.5	-395.8	760	396.0	-396.8	760	407.5	-368.8	760	389.8	-376.8	760	392.0	-345.8	760	377.3	-355.3	760
7.033
7.067	415.8	-397.5	762	397.3	-397.3	762	409.5	-370.3	762	390.8	-376.8	762	395.0	-345.5	762	380.0	-355.0	762
7.100
7.133	415.8	-399.3	764	397.8	-397.5	764	412.8	-372.0	764	393.0	-377.0	764	398.5	-346.5	764	383.5	-355.0	764
7.167
7.200	415.3	-400.5	766	397.0	-398.5	766	414.5	-373.5	766	394.3	-377.3	766	401.5	-346.8	766	384.8	-354.5	766
7.233
7.267	414.0	-402.5	768	396.0	-398.3	768	415.8	-374.8	768	396.3	-377.8	768	406.8	-347.8	768	388.8	-356.0	768
7.300
7.333	412.8	-404.3	770	395.0	-398.3	770	416.3	-376.5	770	396.8	-377.8	770	408.8	-348.8	770	390.0	-355.8	770
7.367
7.400	411.3	-406.3	772	394.8	-398.3	772	416.5	-378.5	772	396.8	-377.8	772	410.5	-349.3	772	392.0	-355.8	772
7.433
7.467	409.5	-407.3	774	393.3	-398.3	774	417.0	-380.5	774	396.8	-378.0	774	413.0	-351.0	774	393.0	-355.0	774
7.500
7.533	407.8	-407.0	776	391.8	-398.3	776	416.0	-381.0	776	396.8	-378.3	776	414.8	-352.0	776	395.5	-355.0	776
7.567
7.600	405.8	-407.0	778	390.8	-397.5	778	416.3	-382.5	778	396.8	-379.0	778	416.8	-352.0	778	397.5	-355.0	778
7.633
7.667	403.5	-407.8	780	389.0	-397.3	780	416.0	-383.8	780	395.8	-378.5	780	418.8	-353.8	780	398.8	-355.0	780
7.700
7.733	401.8	-407.5	782	387.0	-396.3	782	415.0	-384.0	782	395.0	-377.5	782	419.8	-354.5	782	400.5	-354.8	782
7.767
7.800	400.0	-407.0	784	385.3	-395.3	784	413.8	-384.3	784	395.0	-377.0	784	420.0	-354.8	784	400.3	-354.0	784
7.833
7.867	398.5	-406.0	786	384.0	-394.3	786	412.8	-385.0	786	394.3	-376.5	786	421.0	-356.3	786	400.5	-353.0	786
7.900
7.933	395.5	-405.8	788	381.0	-393.0	788	411.8	-384.5	788	392.5	-374.5	788	421.5	-357.3	788	400.5	-353.0	788
7.967
8.000	393.5	-404.3	790	378.8	-392.3	790	410.0	-383.8	790	392.5	-373.5	790	421.3	-358.3	790	401.5	-352.8	790
8.033
8.067	392.3	-402.8	792	377.8	-392.0	792	407.8	-383.3	792	391.0	-372.5	792	421.3	-358.3	792	401.0	-352.0	792
8.100
8.133	390.5	-401.5	794	375.5	-391.0	794	405.3	-382.3	794	389.3	-370.8	794	420.3	-358.5	794	400.5	-351.0	794
8.167
8.200	388.8	-401.3	796	372.8	-390.8	796	404.0	-381.0	796	387.8	-369.8	796	419.3	-358.0	796	398.8	-350.3	796
8.233
8.267	387.3	-401.0	798	370.8	-390.3	798	402.0	-380.3	798	385.8	-369.3	798	416.5	-357.5	798	398.5	-349.8	798
8.300
8.333	386.0	-400.3	800	368.0	-392.0	800	399.8	-379.5	800	382.3	-369.0	800	414.8	-358.3	800	396.5	-349.0	800
8.367
8.400	384.8	-400.0	802	366.3	-392.5	802	397.8	-379.3	802	379.8	-369.8	802	412.8	-357.3	802	394.5	-347.8	802
8.433
8.467	383.8	-400.0	804	365.5	-393.8	804	395.8	-379.0	804	377.5	-369.5	804	410.5	-357.0	804	393.0	-347.3	804
8.500
8.533	383.3	-400.0	806	364.0	-395.5	806	392.8	-378.8	806	374.3	-370.3	806	407.0	-357.5	806	390.5	-347.0	806
8.567
8.600	383.0	-399.5	808	363.0	-397.5	808	390.0	-378.0	808	370.8	-370.5	808	403.5	-357.8	808	386.8	-346.8	808
8.633
8.667	383.0	-399.5	810	362.8	-398.8	810	387.5	-378.0	810	368.5	-372.0	810	400.3	-357.5	810	384.3	-346.5	810
8.700
8.733	382.8	-399.5	812	362.5	-400.0	812	385.3	-377.5	812	366.5	-373.0	812	398.0	-357.5	812	382.0	-346.5	812
8.767
8.800	382.0	-399.0	814	362.5	-401.5	814	383.0	-377.5	814	364.5	-374.0	814	395.5	-356.8	814	376.8	-347.3	814
8.833
8.867	382.0	-399.0	816	362.3	-402.3	816	382.0	-378.0	816	362.8	-376.3	816	391.3	-356.8	816	375.5	-347.5	816
8.900
8.933	382.0	-398.8	818	363.0	-403.8	818	380.5	-378.5	818	360.5	-377.3	818	387.5	-356.5	818	371.0	-348.5	818
8.967
9.000	382.5	-398.3	820	363.8	-404.8	820	378.5	-378.5	820	359.0	-378.3	820	384.8	-356.3	820	367.3	-349.0	820
9.033
9.067	383.5	-398.0	822	363.8	-404.8	822	377.8	-378.3	822	357.5	-379.3	822	381.0	-356.3	822	363.8	-350.0	822
9.100
9.133	383.8	-397.5	824	366.3	-405.0	824	376.3	-378.0	824	356.8	-380.5	824	379.0	-356.3	824	361.5	-349.5	824
9.167
9.200	384.0	-396.5	826	367.8	-405.8	826	375.0	-377.5	826	356.3	-382.0	826	376.5	-356.0	826	359.8	-349.5	826
9.233
9.267	384.5	-395.0	828	368.8	-405.0	828	374.3	-377.0	828	356.3	-383.0	828	373.8	-355.5	828	357.0	-350.3	828
9.300
9.333	385.5	-393.8	830	370.8	-404.5	830	375.0	-376.5	830	356.3	-383.0	830	372.3	-355.3	830	354.3	-351.0	830
9.367
9.400	386.0	-391.8	832	372.3	-403.8	832	375.5	-375.8	832	356.8	-382.8	832	370.5	-354.5	832	353.5	-352.0	832
9.433
9.467	387.3	-390.3	834	373.8	-402.5	834	375.5	-374.5	834	357.8	-382.3	834	368.8	-353.5	834	351.8	-353.5	834
9.500
9.533	389.0	-388.5	836	375.5	-401.0	836	377.8	-374.0	836	358.8	-381.8	836	367.3	-352.0	836	350.3	-354.5	836
9.567
9.600	390.5	-388.0	838	378.3	-400.0	838	378.8	-372.5	838	360.0	-381.8	838	367.3	-351.3	838	349.3	-354.5	838
9.633
9.667	392.8	-386.3	840	380.8	-399.3	840	379.0	-370.8	840	361.3	-380.8	840	367.8	-350.8	840	349.5	-354.3	840
9.700
9.733	394.5	-385.0	842	381.8	-397.0	842	380.0	-368.5	842	362.8	-379.8	842	367.5	-349.8	842	349.0	-354.3	842
9.767
9.800	396.8	-383.8	844	383.8	-395.5	844	381.5	-367.3	844	364.5	-379.0	844	367.8	-348.8	844	349.5	-354.3	844
9.833
9.867	398.8	-383.0	846	384.0	-394.3	846	382.3	-366.3	846	367.5	-378.0	846	368.5	-347.8	846	350.8	-354.0	846
9.900
9.933	401.8	-383.0	848	386.5	-393.8	848	385.3	-364.8	848	370.3	-377.0	848	369.5	-346.3	848	353.0	-354.8	848
9.967
10.000	403.3	-382.5	850	387.5	-393.0	850	388.0	-364.0	850	372.3	-375.5	850	371.3	-344.8	850	354.5	-354.5	850
10.033
10.067	404.8	-383.0	852	388.0	-392.0	852	390.0	-363.8	852	374.5	-375.0	852	372.5	-344.3	852	356.8	-353.3	852
10.100
10.133	407.8	-384.3	854	390.0	-392.0	854	392.8	-363.0	854	375.0	-374.0	854	373.5	-343.8	854	359.8	-352.5	854
10.167
10.200	409.5	-386.0	856	390.5	-391.8	856	394.8	-362.8	856	378.0	-373.3	856	376.5	-343.0	856	361.5	-352.3	856
10.233
10.267	410.5	-387.8	858	391.8	-392.0	858	397.8	-362.5	858	380.8	-373.0	858	381.3	-342.8	858	365.5	-352.3	858
10.300
10.333	411.0	-388.8	860	391.3	-392.8	860	400.8	-363.0	860	382.0	-372.5	860	384.8	-341.8	860	367.5	-351.5	860
10.367
10.400	410.8	-391.0	862	391.5	-392.5	862	402.5	-364.3	862	383.0	-372.3	862	387.5	-342.5	862	369.0	-351.3	862
10.433
10.467	411.0	-393.5	864	391.8	-393.0	864	403.3	-365.0	864	384.5	-372.5	864	389.3	-342.8	864	373.5	-352.0	864
10.500
10.533	410.8	-395.5	866	392.3	-393.5	866	406.5	-367.5	866	386.0	-372.3	866	393.0	-343.0	866	375.5	-352.0	866
10.567
10.600	410.0	-396.8	868	392.3	-394.3	868	408.3	-369.5	868	388.3	-373.0	868	395.8	-343.5	868	378.3	-352.0	868
10.633
10.667	408.5	-398.3	870	390.5	-395.0	870	408.8	-370.8	870	389.5	-373.3	870	399.8	-344.3	870	379.8	-351.0	870
10.700
10.733	407.0	-400.0	872	389.5	-395.3	872	409.8	-372.8	872	390.0	-373.5	872	401.0	-344.5	872	382.5	-351.5	872
10.767
10.800	404.8	-401.8	874	389.0	-395.5	874	410.0	-373.8	874	390.0	-373.8	874	404.0	-345.5	874	385.0	-351.3	874
10.833
10.867	403.3	-401.8	876	387.8	-395.8	876	410.0	-375.0	876	390.5	-374.5	876	406.0	-345.8	876	386.5	-350.5	876
10.900
10.933	402.3	-402.3	878	386.8	-395.3	878	410.0	-379.0	878	390.5	-374.5	878	408.5	-347.5	878	388.0	-351.0	878
10.967
11.000	400.5	-402.8	880	384.5	-395.0	880	410.3	-379.3	880	389.5	-374.8	880	411.0	-349.0	880	391.0	-352.0	880
11.033
11.067	398.8	-403.3	882	383.0	-394.8	882	410.3	-380.8	882	390.0	-374.5	882	412.0	-350.0	882	392.5	-352.0	882
11.100
11.133	397.3	-403.0	884	381.5	-393.8	884	409.5	-381.3	884	389.5	-374.3	884	412.5	-350.5	884	393.8	-351.0	884
11.167
11.200	394.5	-402.3	886	379.8	-393.3	886	407.8	-380.5	886	389.3	-373.3	886	413.3	-351.3	886	394.3	-350.8	886
11.233
11.267	392.8	-402.3	888	378.0	-392.5	888	406.3	-381.0	888	388.5	-372.8	888	413.3	-351.3	888	395.3	-350.3	888
11.300
11.333	391.0	-401.5	890	376.3	-391.8	890	405.8	-381.3	890	388.3	-372.3	890	413.5	-352.3	890	394.8	-350.0	890
11.367
11.400	389.3	-400.5	892	374.5	-390.8	892	404.0	-381.3	892	385.5	-371.0	892	414.3	-353.0	892	396.0	-349.8	892
11.433
11.467	387.5	-399.8	894	372.3	-389.8	894	402.3	-380.5	894	386.0	-370.5	894	413.8	-353.5	894	396.5	-349.5	894
11.500
11.533	386.3	-399.3	896	370.3	-390.0	896	400.3	-379.8	896	384.8	-369.8	896	413.8	-353.5	896	393.3	-348.5	896
11.567
11.600	384.3	-398.3	898	368.3	-388.8	898	397.8	-379.3	898	381.3	-368.8	898	411.8	-354.0	898	393.0	-347.8	898
11.633
11.667	382.8	-398.0	900	366.0	-390.5	900	396.8	-378.8	900	379.8	-369.0	900	410.5	-354.3	900	391.5	-346.8	900
11.700
11.733	381.8	-398.5	902	364.5	-391.3	902	394.3	-377.8	902	376.5	-369.0	902	408.5	-354.5	902	390.5	-346.5	902
11.767
11.800	381.0	-398.3	904	362.3	-392.3	904	391.3	-378.0	904	373.5	-369.5	904	406.5	-355.3	904	388.3	-346.3	904
11.833
11.867	380.0	-398.3	906	360.0	-394.5	906	389.8	-378.3	906	370.5	-370.3	906	404.3	-355.0	906	384.3	-345.8	906
11.900
11.933	379.5	-399.0	908	359.8	-397.0	908	387.8	-377.8	908	368.8	-370.8	908	402.0	-354.8	908	380.3	-346.3	908
11.967
12.000	379.3	-399.3	910	359.3	-398.3	910	386.0	-378.3	910	365.5	-371.8	910	399.0	-355.3	910	379.3	-346.3	910
12.033
12.067	378.8	-399.3	912	358.3	-400.0	912	383.3	-378.8	912	363.0	-372.5	912	394.8	-356.0	912	375.8	-347.0	912
12.100
12.133	378.0	-399.3	914	358.5	-402.3	914	381.5	-379.3	914	361.5	-374.3	914	391.5	-356.0	914	373.5	-347.0	914
12.167
12.200	378.5	-399.5	916	359.0	-403.5	916	380.0	-379.8	916	359.3	-376.0	916	387.5	-355.8	916	371.0	-347.0	916
12.233
12.267	378.3	-399.5	918	360.5	-405.0	918	377.5	-379.5	918	356.5	-378.8	918	385.0	-355.8	918	367.0	-347.3	918
12.300
12.333	378.5	-399.8	920	360.0	-406.5	920	375.5	-379.5	920	356.5	-379.0	920	382.5	-356.8	920	364.8	-348.5	920
12.367
12.400	379.0	-399.3	922	361.0	-407.3	922	374.8	-380.0	922	355.3	-380.5	922	379.0	-357.8	922	361.5	-350.3	922
12.433
12.467	379.8	-399.3	924	363.0	-408.0	924	374.3	-380.0	924	354.5	-381.8	924	376.8	-357.8	924	358.0	-352.0	924
12.500
12.533	380.3	-398.8	926	364.0	-408.0	926	373.3	-379.3	926	352.8	-383.3	926	373.3	-357.3	926	355.8	-352.3	926
12.567
12.600	380.0	-398.0	928	365.5	-408.0	928	372.3	-379.0	928	352.5	-383.8	928	371.0	-356.8	928	352.5	-353.3	928
12.633
12.667	380.5	-397.0	930	366.3	-407.8	930	371.3	-379.8	930	352.0	-384.0	930	369.3	-356.5	930	351.8	-353.5	930
12.700
12.733	381.5	-395.3	932	367.5	-407.8	932	371.8	-378.3	932	352.5	-384.3	932	367.8	-356.0	932	349.8	-354.3	932
12.767
12.800	382.5	-394.3	934	369.3	-406.3	934	371.8	-377.0	934	353.0	-384.5	934	365.3	-355.0	934	346.8	-355.8	934
12.833
12.867	384.0	-392.5	936	370.8	-404.8	936	372.5	-376.0	936	353.3	-384.5	936	363.3	-354.3	936	344.3	-356.5	936
12.900
12.933	385.5	-391.0	938	372.5	-403.5	938	372.8	-374.5	938	354.3	-384.0	938	362.3	-353.3	938	344.3	-356.0	938
12.967
13.000	387.8	-389.3	940	374.5	-402.0	940	373.3	-373.8	940	355.3	-383.8	940	362.0	-352.5	940	343.5	-356.8	940
13.033
13.067	388.3	-387.3	942	376.0	-400.3	942	374.3	-371.0	942	357.0	-383.0	942	361.0	-352.0	942	344.0	-356.3	942
13.100
13.133	390.3	-386.3	944	378.3	-399.0	944	375.8	-369.5	944	358.3	-382.3	944	361.3	-351.0	944	343.8	-356.3	944
13.167
13.200	392.0	-385.0	946	379.5	-397.0	946	376.0	-368.3	946	360.5	-381.5	946	362.3	-350.5	946	345.3	-356.0	946
13.233
13.267	394.8	-384.3	948	381.3	-396.0	948	378.8	-366.8	948	362.8	-380.5	948	362.5	-349.0	948	345.8	-355.8	948
13.300
13.333	396.8	-383.0	950	382.3	-394.0	950	380.3	-366.3	950	365.3	-378.0	950	363.8	-347.0	950	347.0	-355.8	950
