## Supplementary material for "Trunk muscle activity across various trunk–limb coordination patterns in centipede locomotion": Data S1: muti-swim-#3-1-track.csv

#multi:
	mass A			mass B			mass C			mass D			mass E			mass F
t	x	y	frame	x	y	frame	x	y	frame	x	y	frame	x	y	frame	x	y	frame
0.000	326.8	162.0	2950	324.0	148.5	2950	304.3	169.0	2950	300.8	154.8	2950	278.8	178.0	2950	274.5	165.3	2950
0.033
0.067	326.5	161.8	2952	324.8	148.0	2952	304.3	168.3	2952	300.5	153.8	2952	278.8	176.8	2952	273.8	163.3	2952
0.100
0.133	326.0	161.3	2954	324.5	148.0	2954	303.5	166.5	2954	300.0	152.5	2954	278.0	175.3	2954	273.5	161.3	2954
0.167
0.200	325.5	160.8	2956	324.5	148.0	2956	302.8	165.3	2956	300.5	150.3	2956	278.0	173.8	2956	273.5	160.0	2956
0.233
0.267	325.5	160.8	2958	325.0	147.3	2958	302.3	163.5	2958	301.0	149.8	2958	277.8	172.5	2958	273.0	157.5	2958
0.300
0.333	325.3	160.8	2960	325.5	147.3	2960	302.3	162.5	2960	301.5	148.5	2960	276.5	167.5	2960	273.0	155.0	2960
0.367
0.400	325.3	160.3	2962	326.0	147.3	2962	302.3	160.8	2962	302.3	147.5	2962	276.8	164.3	2962	274.3	152.0	2962
0.433
0.467	325.3	159.8	2964	327.3	147.0	2964	302.3	158.5	2964	302.8	146.0	2964	276.5	163.0	2964	274.3	149.5	2964
0.500
0.533	324.5	160.0	2966	329.0	146.8	2966	302.8	157.5	2966	303.5	144.3	2966	276.3	161.3	2966	274.5	148.3	2966
0.567
0.600	324.5	160.3	2968	329.5	147.3	2968	302.8	156.8	2968	304.5	143.0	2968	277.0	158.5	2968	275.3	145.0	2968
0.633
0.667	324.3	160.0	2970	330.5	148.0	2970	302.5	155.8	2970	305.3	141.5	2970	277.5	155.0	2970	277.0	142.5	2970
0.700
0.733	324.3	160.5	2972	331.0	148.3	2972	302.8	154.8	2972	307.0	140.0	2972	278.0	152.5	2972	277.3	139.8	2972
0.767
0.800	323.8	161.5	2974	331.3	149.3	2974	303.0	153.3	2974	307.8	139.5	2974	279.0	151.3	2974	279.0	138.0	2974
0.833
0.867	323.3	162.0	2976	331.5	149.8	2976	303.5	152.5	2976	309.0	138.8	2976	279.3	150.3	2976	281.5	136.3	2976
0.900
0.933	323.3	162.5	2978	331.8	151.0	2978	303.5	152.3	2978	309.5	138.5	2978	279.8	149.0	2978	282.5	133.8	2978
0.967
1.000	322.8	163.3	2980	331.8	152.5	2980	303.8	151.3	2980	310.0	138.5	2980	280.3	146.5	2980	283.5	132.0	2980
1.033
1.067	321.8	164.8	2982	331.0	153.8	2982	304.0	151.0	2982	310.3	138.5	2982	281.8	143.0	2982	284.5	130.3	2982
1.100
1.133	321.3	165.8	2984	330.5	154.3	2984	303.5	151.0	2984	311.0	138.5	2984	282.3	141.5	2984	286.0	128.5	2984
1.167
1.200	320.5	166.5	2986	328.8	156.8	2986	303.5	151.0	2986	311.8	138.5	2986	282.5	140.8	2986	287.0	127.3	2986
1.233
1.267	319.8	167.0	2988	328.8	157.8	2988	303.0	151.3	2988	312.0	139.3	2988	282.3	140.0	2988	287.8	127.0	2988
1.300
1.333	318.8	167.5	2990	328.5	158.0	2990	302.8	152.3	2990	312.0	140.0	2990	282.0	139.8	2990	287.8	127.0	2990
1.367
1.400	317.8	168.8	2992	326.8	160.3	2992	302.0	153.0	2992	311.5	141.3	2992	281.8	139.8	2992	287.5	127.3	2992
1.433
1.467	317.5	170.3	2994	325.8	161.5	2994	301.5	153.5	2994	311.3	141.5	2994	281.8	139.5	2994	288.3	126.8	2994
1.500
1.533	316.8	171.8	2996	325.8	161.8	2996	301.5	154.3	2996	310.8	142.3	2996	281.5	139.5	2996	289.3	127.0	2996
1.567
1.600	316.5	173.5	2998	325.8	162.8	2998	300.8	155.3	2998	310.3	143.8	2998	281.3	140.0	2998	288.8	127.8	2998
1.633
1.667	316.5	175.3	3000	325.5	163.8	3000	300.5	156.8	3000	309.8	146.3	3000	281.3	140.3	3000	288.5	129.3	3000
1.700
1.733	316.3	176.0	3002	325.0	163.8	3002	300.0	158.0	3002	309.8	147.3	3002	281.3	141.5	3002	289.3	130.5	3002
1.767
1.800	316.5	177.0	3004	325.0	164.5	3004	299.8	158.8	3004	309.3	148.3	3004	281.3	142.3	3004	289.5	131.0	3004
1.833
1.867	317.3	177.8	3006	325.0	165.5	3006	299.8	159.5	3006	309.5	149.0	3006	281.3	143.3	3006	289.8	132.5	3006
1.900
1.933	318.0	179.3	3008	324.5	167.0	3008	299.3	160.8	3008	309.5	150.5	3008	281.0	144.8	3008	289.3	133.3	3008
1.967
2.000	318.3	179.5	3010	325.5	168.3	3010	299.0	163.3	3010	309.3	151.5	3010	281.0	146.3	3010	290.0	135.5	3010
2.033
2.067	318.3	180.0	3012	326.3	168.5	3012	299.3	165.0	3012	309.3	152.5	3012	281.0	147.3	3012	289.5	137.5	3012
2.100
2.133	319.8	181.3	3014	326.3	169.8	3014	299.5	167.0	3014	309.3	154.8	3014	280.5	149.0	3014	289.3	139.0	3014
2.167
2.200	320.3	182.8	3016	327.0	170.5	3016	299.5	167.8	3016	309.3	156.0	3016	281.3	152.3	3016	288.8	140.3	3016
2.233
2.267	321.3	184.0	3018	326.0	171.8	3018	299.8	170.3	3018	309.3	158.8	3018	281.0	153.8	3018	289.3	143.0	3018
2.300
2.333	320.5	184.5	3020	327.0	172.8	3020	299.8	172.3	3020	309.3	160.3	3020	280.3	156.3	3020	289.0	145.0	3020
2.367
2.400	320.8	186.0	3022	327.0	174.0	3022	299.8	174.0	3022	308.8	162.5	3022	279.8	157.8	3022	288.5	147.8	3022
2.433
2.467	321.5	187.5	3024	326.5	175.5	3024	300.0	176.0	3024	308.0	163.8	3024	278.5	162.3	3024	287.8	150.5	3024
2.500
2.533	321.8	188.8	3026	326.8	177.0	3026	299.8	177.8	3026	307.5	165.3	3026	278.3	164.0	3026	287.0	152.3	3026
2.567
2.600	322.3	189.8	3028	326.8	177.3	3028	299.5	180.5	3028	307.0	167.8	3028	277.8	167.3	3028	286.0	154.8	3028
2.633
2.667	323.0	190.8	3030	326.0	178.3	3030	299.5	183.3	3030	306.3	169.3	3030	277.8	168.8	3030	285.5	157.3	3030
2.700
2.733	323.5	191.5	3032	326.0	179.0	3032	299.3	185.8	3032	305.5	171.0	3032	276.8	170.8	3032	285.3	160.5	3032
2.767
2.800	325.0	192.0	3034	326.3	179.8	3034	299.8	188.5	3034	305.5	173.3	3034	275.5	174.3	3034	283.8	163.3	3034
2.833
2.867	325.8	193.0	3036	326.3	180.5	3036	300.0	190.0	3036	306.3	175.0	3036	275.3	177.5	3036	283.3	166.5	3036
2.900
2.933	327.0	194.5	3038	326.0	182.0	3038	300.8	192.3	3038	306.5	177.3	3038	274.8	180.5	3038	283.5	168.5	3038
2.967
3.000	328.0	194.8	3040	326.3	182.0	3040	302.0	193.5	3040	306.0	178.0	3040	274.5	182.8	3040	283.3	171.0	3040
3.033
3.067	329.0	194.3	3042	326.5	181.8	3042	302.3	194.0	3042	306.3	180.3	3042	275.0	186.0	3042	283.0	173.3	3042
3.100
3.133	330.5	194.3	3044	326.0	182.3	3044	303.0	196.3	3044	306.0	182.0	3044	274.5	187.8	3044	282.3	176.3	3044
3.167
3.200	331.3	194.0	3046	326.0	182.3	3046	304.0	198.0	3046	305.5	183.5	3046	276.0	191.8	3046	282.0	178.5	3046
3.233
3.267	331.8	192.8	3048	325.8	180.8	3048	304.8	198.5	3048	305.5	183.5	3048	277.3	193.3	3048	282.8	181.5	3048
3.300
3.333	332.0	190.5	3050	325.8	179.8	3050	305.8	198.0	3050	305.5	184.3	3050	276.3	195.0	3050	280.8	182.0	3050
3.367
3.400	332.0	189.5	3052	325.5	178.3	3052	306.0	197.5	3052	305.3	183.5	3052	277.0	196.5	3052	280.0	182.8	3052
3.433
3.467	331.3	185.8	3054	324.8	176.0	3054	306.0	197.5	3054	305.8	183.3	3054	277.8	197.5	3054	280.5	183.5	3054
3.500
3.533	330.8	184.3	3056	324.3	174.3	3056	306.5	195.8	3056	304.5	182.0	3056	278.3	198.0	3056	280.3	183.8	3056
3.567
3.600	330.3	182.5	3058	323.5	172.3	3058	307.3	195.5	3058	304.0	181.3	3058	279.5	198.5	3058	280.3	183.8	3058
3.633
3.667	329.8	180.8	3060	322.3	170.3	3060	307.3	193.8	3060	302.8	180.3	3060	280.0	198.5	3060	279.5	184.0	3060
3.700
3.733	329.3	178.5	3062	321.0	168.3	3062	307.3	192.5	3062	302.3	179.5	3062	280.0	198.5	3062	279.3	183.3	3062
3.767
3.800	328.5	177.0	3064	320.3	166.8	3064	306.5	190.0	3064	301.8	178.3	3064	279.8	197.5	3064	278.5	183.3	3064
3.833
3.867	327.8	175.5	3066	320.0	165.3	3066	306.0	189.0	3066	300.3	176.8	3066	279.5	197.0	3066	277.5	182.3	3066
3.900
3.933	327.3	173.5	3068	319.8	162.3	3068	305.5	187.8	3068	299.3	173.3	3068	279.5	196.8	3068	277.3	182.3	3068
3.967
4.000	326.5	172.5	3070	319.3	161.5	3070	305.3	186.3	3070	299.0	172.8	3070	279.5	196.3	3070	276.8	181.0	3070
4.033
4.067	326.0	171.8	3072	319.3	161.0	3072	305.3	184.8	3072	298.8	170.5	3072	279.5	194.3	3072	276.5	180.0	3072
4.100
4.133	326.0	170.3	3074	318.8	159.5	3074	304.5	182.8	3074	298.5	169.8	3074	279.3	192.5	3074	276.3	179.3	3074
4.167
4.200	325.8	169.8	3076	319.0	158.0	3076	304.3	181.3	3076	298.3	168.0	3076	279.3	191.5	3076	275.8	177.8	3076
4.233
4.267	325.8	169.0	3078	319.3	156.8	3078	304.0	180.5	3078	298.8	165.3	3078	279.0	190.0	3078	275.3	176.0	3078
4.300
4.333	325.8	167.8	3080	321.8	155.8	3080	303.5	177.8	3080	298.8	164.8	3080	278.8	189.0	3080	275.3	175.0	3080
4.367
4.400	325.5	167.0	3082	322.3	154.8	3082	303.5	176.3	3082	298.8	162.3	3082	279.0	187.0	3082	275.8	174.0	3082
4.433
4.467	325.3	165.5	3084	323.5	153.5	3084	303.5	175.5	3084	299.3	161.5	3084	279.3	184.8	3084	275.5	171.5	3084
4.500
4.533	325.5	165.0	3086	323.8	152.8	3086	303.3	173.3	3086	300.0	159.5	3086	279.0	182.8	3086	275.8	169.8	3086
4.567
4.600	325.5	164.3	3088	323.8	151.3	3088	303.5	171.8	3088	300.0	158.0	3088	278.8	181.3	3088	275.3	167.0	3088
4.633
4.667	326.0	164.5	3090	325.0	150.8	3090	303.5	170.5	3090	300.3	156.3	3090	278.8	179.3	3090	275.5	165.8	3090
4.700
4.733	326.3	164.0	3092	325.5	150.0	3092	303.8	168.5	3092	301.3	154.0	3092	279.0	178.0	3092	275.5	164.8	3092
4.767
4.800	326.3	163.0	3094	326.8	149.5	3094	303.8	166.8	3094	302.0	153.0	3094	278.8	175.8	3094	275.8	162.5	3094
4.833
4.867	326.5	162.8	3096	327.8	149.0	3096	303.8	165.5	3096	302.5	151.8	3096	278.5	171.8	3096	275.3	159.5	3096
4.900
4.933	327.5	163.0	3098	328.3	148.8	3098	304.0	164.5	3098	303.8	150.0	3098	278.0	168.8	3098	275.3	156.8	3098
4.967
5.000	327.5	163.0	3100	329.5	148.8	3100	304.3	163.5	3100	303.8	148.8	3100	278.3	167.8	3100	275.8	154.8	3100
5.033
5.067	327.3	164.0	3102	330.0	149.3	3102	304.8	162.0	3102	304.8	147.8	3102	278.5	166.3	3102	276.3	152.5	3102
5.100
5.133	327.3	164.0	3104	330.8	150.5	3104	304.8	161.8	3104	306.3	146.0	3104	278.5	164.5	3104	276.8	149.5	3104
5.167
5.200	327.5	164.5	3106	330.8	150.5	3106	305.0	161.0	3106	306.3	145.3	3106	278.3	163.3	3106	276.8	147.8	3106
5.233
5.267	327.0	164.5	3108	332.0	151.5	3108	305.5	159.8	3108	306.8	144.5	3108	278.8	161.8	3108	277.0	145.5	3108
5.300
5.333	326.8	165.0	3110	332.5	152.0	3110	305.5	158.8	3110	307.8	143.5	3110	279.5	158.5	3110	278.5	143.0	3110
5.367
5.400	326.3	165.5	3112	332.0	152.5	3112	305.3	157.3	3112	308.5	143.3	3112	280.0	156.5	3112	280.8	141.0	3112
5.433
5.467	326.0	166.5	3114	332.3	153.3	3114	305.5	156.8	3114	310.5	142.0	3114	280.3	154.3	3114	283.3	139.0	3114
5.500
5.533	325.0	167.3	3116	331.3	154.0	3116	305.8	156.5	3116	311.5	141.3	3116	280.8	153.0	3116	283.3	137.5	3116
5.567
5.600	324.5	167.0	3118	331.3	155.5	3118	305.0	155.8	3118	312.5	141.3	3118	281.5	150.8	3118	284.3	136.0	3118
5.633
5.667	323.5	167.3	3120	331.3	156.5	3120	304.8	155.8	3120	313.3	141.8	3120	281.5	149.8	3120	284.5	135.0	3120
5.700
5.733	322.8	167.0	3122	330.5	157.8	3122	304.0	156.0	3122	313.0	142.3	3122	281.5	148.5	3122	284.5	134.5	3122
5.767
5.800	322.0	168.3	3124	330.0	159.0	3124	303.8	156.5	3124	312.5	143.0	3124	282.0	147.5	3124	285.5	133.0	3124
5.833
5.867	321.3	169.8	3126	330.3	159.5	3126	303.8	157.0	3126	312.3	144.3	3126	282.0	147.0	3126	287.5	132.5	3126
5.900
5.933	320.5	170.8	3128	329.0	160.8	3128	303.3	157.0	3128	312.0	144.5	3128	282.0	145.3	3128	288.0	131.8	3128
5.967
6.000	320.0	172.5	3130	328.3	162.5	3130	302.5	157.8	3130	312.0	144.8	3130	282.3	144.8	3130	289.0	131.0	3130
6.033
6.067	318.8	174.8	3132	327.8	163.0	3132	302.3	158.5	3132	311.8	146.3	3132	282.0	144.3	3132	289.8	131.8	3132
6.100
6.133	318.0	175.8	3134	327.3	165.0	3134	302.0	159.3	3134	311.8	147.3	3134	281.8	144.5	3134	289.5	133.0	3134
6.167
6.200	317.8	177.0	3136	327.0	165.8	3136	301.5	160.5	3136	311.5	148.5	3136	281.5	145.3	3136	289.3	133.0	3136
6.233
6.267	317.8	178.8	3138	326.5	166.8	3138	301.0	161.3	3138	310.8	150.3	3138	281.5	145.5	3138	290.0	134.0	3138
6.300
6.333	317.8	179.0	3140	326.3	168.3	3140	301.0	163.0	3140	310.8	150.8	3140	281.0	147.0	3140	290.0	134.8	3140
6.367
6.400	317.5	179.8	3142	326.0	169.5	3142	300.5	164.0	3142	310.8	152.8	3142	281.5	148.3	3142	290.0	136.0	3142
6.433
6.467	318.0	181.5	3144	326.0	170.5	3144	300.3	166.0	3144	310.3	155.0	3144	281.3	149.3	3144	290.0	137.5	3144
6.500
6.533	318.3	183.3	3146	325.8	171.5	3146	300.5	167.3	3146	310.5	155.8	3146	281.5	151.0	3146	290.0	138.3	3146
6.567
6.600	319.0	184.8	3148	326.5	172.5	3148	300.3	168.5	3148	309.8	157.8	3148	280.8	152.0	3148	290.3	140.5	3148
6.633
6.667	320.3	185.0	3150	326.5	173.0	3150	301.0	171.3	3150	310.3	159.3	3150	280.3	153.0	3150	289.8	142.3	3150
6.700
6.733	321.5	187.3	3152	326.5	174.0	3152	301.0	173.5	3152	310.5	160.0	3152	280.3	156.0	3152	290.0	144.0	3152
6.767
6.800	323.5	188.5	3154	327.3	175.0	3154	301.5	176.3	3154	310.5	162.3	3154	279.8	157.8	3154	289.8	146.5	3154
6.833
6.867	324.0	189.3	3156	328.0	175.8	3156	301.3	176.8	3156	310.5	163.5	3156	280.5	160.5	3156	290.0	148.8	3156
6.900
6.933	323.8	190.5	3158	328.0	176.8	3158	301.5	178.3	3158	310.3	165.8	3158	279.5	162.5	3158	289.8	150.8	3158
6.967
7.000	326.0	190.8	3160	328.0	176.8	3160	301.3	180.3	3160	309.5	168.0	3160	279.3	165.0	3160	288.8	153.5	3160
7.033
7.067	326.5	191.5	3162	328.0	178.0	3162	302.3	182.5	3162	308.3	170.3	3162	278.5	167.0	3162	288.8	156.3	3162
7.100
7.133	326.8	193.0	3164	328.5	179.8	3164	301.8	184.8	3164	308.5	171.5	3164	278.8	170.8	3164	288.0	158.0	3164
7.167
7.200	327.8	194.0	3166	328.3	180.8	3166	301.5	186.3	3166	309.0	173.0	3166	279.0	173.3	3166	288.3	162.3	3166
7.233
7.267	329.0	195.0	3168	329.0	181.5	3168	301.3	189.5	3168	308.5	174.8	3168	278.5	176.0	3168	287.5	164.3	3168
7.300
7.333	328.8	195.8	3170	329.0	182.0	3170	301.3	190.8	3170	308.3	177.0	3170	278.0	179.5	3170	287.8	166.8	3170
7.367
7.400	329.8	196.3	3172	329.0	182.5	3172	302.3	193.5	3172	308.0	178.3	3172	278.5	182.3	3172	286.8	168.3	3172
7.433
7.467	330.8	197.3	3174	328.5	182.8	3174	302.8	195.3	3174	308.3	180.0	3174	278.8	184.5	3174	286.5	172.3	3174
7.500
7.533	332.3	197.3	3176	328.5	183.0	3176	304.8	197.3	3176	308.3	181.3	3176	278.5	186.8	3176	286.0	173.8	3176
7.567
7.600	333.8	196.8	3178	328.5	183.0	3178	306.5	198.3	3178	309.0	182.8	3178	278.8	190.0	3178	285.3	176.3	3178
7.633
7.667	334.3	195.0	3180	328.5	182.5	3180	307.3	198.5	3180	309.0	183.5	3180	280.5	191.5	3180	285.8	178.3	3180
7.700
7.733	335.0	193.8	3182	329.3	181.3	3182	308.3	198.5	3182	309.3	184.0	3182	281.0	193.3	3182	285.5	180.0	3182
7.767
7.800	334.5	192.0	3184	328.8	179.3	3184	308.3	198.5	3184	309.0	184.3	3184	281.8	194.3	3184	285.5	180.5	3184
7.833
7.867	335.0	189.8	3186	327.5	177.5	3186	309.3	198.3	3186	309.0	184.3	3186	282.3	195.3	3186	285.0	181.5	3186
7.900
7.933	334.8	187.5	3188	327.3	175.5	3188	309.5	198.0	3188	308.8	183.8	3188	282.8	196.5	3188	284.8	182.5	3188
7.967
8.000	334.0	186.0	3190	326.5	174.3	3190	310.0	197.5	3190	308.5	183.0	3190	283.0	197.3	3190	284.5	183.5	3190
8.033
8.067	334.0	183.8	3192	326.0	172.8	3192	309.8	197.3	3192	308.3	181.8	3192	283.0	197.3	3192	283.5	183.5	3192
8.100
8.133	333.0	181.0	3194	325.0	171.0	3194	309.0	195.8	3194	307.3	181.5	3194	283.0	197.3	3194	283.0	184.5	3194
8.167
8.200	332.3	179.3	3196	324.0	169.8	3196	308.8	194.8	3196	306.3	179.8	3196	283.0	197.3	3196	282.5	183.8	3196
8.233
8.267	331.8	177.8	3198	323.0	167.3	3198	308.5	194.0	3198	304.3	179.0	3198	283.0	196.8	3198	282.5	183.8	3198
8.300
8.333	330.5	175.5	3200	321.8	164.5	3200	308.5	192.0	3200	304.0	177.8	3200	282.5	196.5	3200	281.0	182.8	3200
8.367
8.400	329.3	172.5	3202	320.8	162.8	3202	308.5	189.3	3202	303.0	176.3	3202	282.5	196.8	3202	281.0	182.5	3202
8.433
8.467	328.3	170.5	3204	319.5	160.5	3204	307.8	187.3	3204	301.5	174.5	3204	282.0	195.8	3204	280.0	181.8	3204
8.500
8.533	327.8	169.0	3206	318.8	158.5	3206	307.3	185.3	3206	300.0	172.3	3206	281.8	195.3	3206	279.5	181.3	3206
8.567
8.600	327.0	167.8	3208	317.8	156.0	3208	307.3	184.0	3208	299.8	171.0	3208	280.3	193.8	3208	278.3	180.5	3208
8.633
8.667	326.3	165.0	3210	317.5	155.8	3210	306.5	180.8	3210	299.5	170.0	3210	280.0	193.0	3210	276.5	179.3	3210
8.700
8.733	325.3	163.8	3212	317.3	153.5	3212	305.5	178.5	3212	298.8	168.3	3212	279.5	192.0	3212	275.8	177.5	3212
8.767
8.800	325.0	162.5	3214	316.8	151.8	3214	304.0	176.8	3214	298.0	166.3	3214	279.0	190.0	3214	275.0	176.0	3214
8.833
8.867	324.5	160.5	3216	316.8	150.3	3216	303.8	175.5	3216	297.5	163.8	3216	279.0	188.3	3216	275.0	175.3	3216
8.900
8.933	323.8	160.0	3218	318.3	147.5	3218	303.5	174.0	3218	298.5	160.5	3218	279.0	186.3	3218	274.3	173.8	3218
8.967
9.000	323.8	159.5	3220	319.0	147.3	3220	303.5	172.0	3220	297.8	158.5	3220	278.5	185.0	3220	273.5	171.8	3220
9.033
9.067	323.8	158.8	3222	319.0	146.8	3222	303.8	170.3	3222	297.0	158.5	3222	279.0	182.3	3222	273.5	168.5	3222
9.100
9.133	324.5	158.3	3224	322.0	144.8	3224	304.3	168.0	3224	297.8	155.5	3224	279.5	179.0	3224	273.3	167.3	3224
9.167
9.200	324.5	157.5	3226	323.5	143.3	3226	303.8	166.3	3226	299.0	153.8	3226	279.3	178.3	3226	274.0	166.0	3226
9.233
9.267	325.5	157.0	3228	323.5	143.0	3228	303.5	164.8	3228	299.3	152.0	3228	279.8	176.0	3228	273.0	164.0	3228
9.300
9.333	325.8	155.8	3230	323.3	141.8	3230	303.5	163.0	3230	299.0	150.3	3230	279.5	173.8	3230	273.3	162.0	3230
9.367
9.400	325.3	156.0	3232	323.5	142.0	3232	303.3	162.5	3232	299.3	149.3	3232	279.5	171.5	3232	273.5	160.0	3232
9.433
9.467	324.5	156.0	3234	323.8	142.0	3234	302.5	161.3	3234	299.8	148.8	3234	278.8	168.5	3234	273.0	155.8	3234
9.500
9.533	324.5	156.0	3236	323.8	142.5	3236	301.8	160.0	3236	299.0	146.8	3236	278.3	168.3	3236	273.0	155.5	3236
9.567
9.600	323.5	155.8	3238	324.3	142.5	3238	301.5	158.8	3238	298.8	145.5	3238	277.5	166.5	3238	272.8	155.0	3238
9.633
9.667	323.5	156.3	3240	324.5	142.5	3240	301.3	157.5	3240	299.0	144.8	3240	277.0	164.3	3240	272.0	152.0	3240
9.700
9.733	323.3	156.3	3242	325.0	142.5	3242	301.3	156.5	3242	300.0	143.0	3242	276.5	162.0	3242	272.0	148.0	3242
9.767
9.800	322.8	156.5	3244	325.3	142.3	3244	301.0	155.3	3244	301.0	142.0	3244	275.5	159.0	3244	271.5	145.5	3244
9.833
9.867	322.3	157.0	3246	325.8	143.0	3246	300.3	154.0	3246	300.5	141.0	3246	275.8	157.5	3246	271.5	143.8	3246
9.900
9.933	322.3	157.0	3248	326.0	143.5	3248	300.8	152.8	3248	301.3	139.5	3248	276.0	156.3	3248	272.3	141.3	3248
9.967
10.000	322.5	157.0	3250	327.0	144.3	3250	300.5	151.0	3250	301.8	137.8	3250	275.5	154.5	3250	273.5	139.0	3250
10.033
10.067	321.8	157.5	3252	327.8	144.3	3252	300.5	150.5	3252	302.3	137.5	3252	275.3	151.8	3252	273.8	136.5	3252
10.100
10.133	321.5	158.5	3254	327.0	145.8	3254	300.8	150.5	3254	302.8	136.8	3254	276.0	150.3	3254	275.0	134.5	3254
10.167
10.200	321.0	159.8	3256	326.8	147.0	3256	300.3	150.3	3256	304.8	136.5	3256	276.3	148.3	3256	276.3	132.8	3256
10.233
10.267	319.3	160.8	3258	326.3	148.5	3258	300.3	150.0	3258	304.8	137.0	3258	276.0	146.5	3258	276.8	132.0	3258
10.300
10.333	319.0	162.0	3260	326.3	150.0	3260	299.5	150.3	3260	305.8	136.8	3260	276.0	145.3	3260	278.3	130.5	3260
10.367
10.400	317.5	163.5	3262	325.8	152.3	3262	299.5	150.3	3262	306.3	137.0	3262	276.0	144.5	3262	278.8	130.0	3262
10.433
10.467	317.3	165.8	3264	325.3	154.0	3264	299.0	150.8	3264	307.0	137.5	3264	276.5	143.3	3264	279.8	129.0	3264
10.500
10.533	316.5	166.8	3266	324.8	156.0	3266	298.5	152.3	3266	306.8	138.5	3266	276.5	142.8	3266	280.8	128.5	3266
10.567
10.600	315.3	168.5	3268	323.8	158.0	3268	298.3	153.5	3268	306.5	140.3	3268	276.5	142.5	3268	282.3	128.5	3268
10.633
10.667	315.0	170.3	3270	323.3	159.8	3270	297.3	155.3	3270	306.0	141.8	3270	276.8	142.8	3270	283.0	128.5	3270
10.700
10.733	313.8	171.8	3272	322.8	160.5	3272	296.8	156.8	3272	305.8	143.3	3272	276.8	142.8	3272	283.3	129.5	3272
10.767
10.800	312.8	173.3	3274	321.8	161.8	3274	296.0	157.5	3274	306.0	144.3	3274	276.3	143.3	3274	283.3	130.0	3274
10.833
10.867	312.8	173.8	3276	321.5	163.5	3276	296.0	158.3	3276	305.8	145.8	3276	276.3	143.5	3276	283.0	130.5	3276
10.900
10.933	312.5	175.5	3278	321.0	164.5	3278	296.0	160.3	3278	305.0	148.0	3278	276.3	144.5	3278	283.8	132.5	3278
10.967
11.000	312.3	176.3	3280	321.0	165.8	3280	295.3	161.0	3280	304.5	149.3	3280	276.0	145.8	3280	284.0	134.0	3280
11.033
11.067	313.0	177.5	3282	321.0	166.5	3282	295.0	163.5	3282	304.5	151.3	3282	275.5	147.0	3282	283.5	134.8	3282
11.100
11.133	313.5	179.8	3284	321.0	168.0	3284	295.5	163.5	3284	304.5	153.0	3284	275.5	148.3	3284	283.0	136.0	3284
11.167
11.200	314.0	180.5	3286	321.3	168.0	3286	295.3	165.8	3286	304.5	154.0	3286	275.0	149.8	3286	283.5	137.5	3286
11.233
11.267	314.5	181.5	3288	321.0	169.0	3288	296.3	167.0	3288	304.3	155.3	3288	275.0	151.0	3288	283.3	139.5	3288
11.300
11.333	314.8	182.5	3290	321.5	170.0	3290	295.8	168.0	3290	304.5	156.0	3290	275.8	154.3	3290	283.5	141.0	3290
11.367
11.400	316.0	183.5	3292	322.3	171.0	3292	295.3	170.5	3292	304.3	157.3	3292	275.0	156.3	3292	284.0	143.5	3292
11.433
11.467	316.5	185.0	3294	322.5	172.3	3294	296.0	172.5	3294	304.3	159.5	3294	274.5	158.0	3294	283.5	145.8	3294
11.500
11.533	318.0	186.3	3296	322.5	172.5	3296	297.3	174.8	3296	304.5	162.3	3296	274.5	161.5	3296	283.0	147.8	3296
11.567
11.600	319.5	187.3	3298	322.8	173.8	3298	297.5	176.8	3298	304.5	163.8	3298	274.8	163.5	3298	283.0	149.8	3298
11.633
11.667	321.0	188.3	3300	323.5	174.5	3300	297.0	179.0	3300	305.5	165.3	3300	274.8	165.5	3300	283.0	152.5	3300
11.700
11.733	322.0	189.8	3302	324.3	175.5	3302	298.0	180.3	3302	305.5	166.8	3302	274.3	167.3	3302	282.3	155.5	3302
11.767
11.800	323.0	189.5	3304	324.0	176.8	3304	298.5	182.0	3304	305.0	167.8	3304	274.0	169.5	3304	282.3	157.3	3304
11.833
11.867	323.8	190.5	3306	324.8	177.0	3306	299.5	184.3	3306	304.3	170.8	3306	274.0	172.3	3306	281.8	159.5	3306
11.900
11.933	324.5	190.8	3308	325.0	177.8	3308	299.5	186.0	3308	304.0	172.8	3308	274.3	174.3	3308	281.0	161.8	3308
11.967
12.000	325.0	191.0	3310	325.0	177.8	3310	300.0	187.5	3310	304.8	174.3	3310	275.5	176.8	3310	281.8	164.5	3310
12.033
12.067	325.3	191.0	3312	325.0	177.5	3312	301.0	188.8	3312	304.5	176.0	3312	274.5	180.8	3312	281.8	167.3	3312
12.100
12.133	326.5	190.8	3314	325.0	177.8	3314	301.3	190.0	3314	304.0	177.5	3314	274.3	183.3	3314	281.0	169.0	3314
12.167
12.200	327.5	190.5	3316	325.0	177.8	3316	302.0	192.3	3316	304.0	178.0	3316	274.8	185.0	3316	280.3	171.0	3316
12.233
12.267	328.0	190.5	3318	325.0	177.5	3318	302.5	192.8	3318	304.0	179.0	3318	275.5	188.0	3318	280.3	174.8	3318
12.300
12.333	328.5	190.3	3320	324.5	177.0	3320	303.5	194.0	3320	304.0	179.5	3320	275.3	190.0	3320	280.0	175.8	3320
12.367
12.400	329.0	188.0	3322	324.5	176.5	3322	305.0	195.3	3322	304.0	180.3	3322	275.8	192.0	3322	278.8	177.8	3322
12.433
12.467	329.3	187.5	3324	324.3	176.3	3324	306.3	195.3	3324	303.8	181.0	3324	276.8	194.0	3324	280.0	180.0	3324
12.500
12.533	329.3	186.5	3326	323.8	174.8	3326	306.8	195.8	3326	304.3	181.5	3326	277.3	194.8	3326	280.3	181.3	3326
12.567
12.600	329.0	185.5	3328	323.5	174.3	3328	307.5	195.8	3328	304.3	181.5	3328	277.8	196.0	3328	279.8	182.0	3328
12.633
12.667	329.3	183.3	3330	323.0	172.3	3330	307.5	194.8	3330	303.5	180.8	3330	279.0	198.3	3330	280.0	183.3	3330
12.700
12.733	329.5	181.8	3332	323.0	170.5	3332	307.8	193.8	3332	303.3	180.0	3332	280.3	198.3	3332	280.0	183.3	3332
12.767
12.800	328.5	180.0	3334	323.3	168.5	3334	307.5	192.0	3334	303.0	179.5	3334	281.0	198.3	3334	280.0	182.8	3334
12.833
12.867	328.3	178.3	3336	322.5	167.0	3336	306.8	190.3	3336	302.0	176.3	3336	281.0	197.8	3336	280.3	182.8	3336
12.900
12.933	327.8	176.0	3338	322.0	166.0	3338	306.8	189.3	3338	302.3	175.0	3338	281.0	196.5	3338	279.3	181.5	3338
12.967
13.000	327.8	175.3	3340	321.3	163.5	3340	306.5	186.5	3340	301.5	172.8	3340	280.5	195.8	3340	279.3	180.5	3340
13.033
13.067	327.0	173.3	3342	321.3	161.8	3342	306.3	185.0	3342	301.3	171.3	3342	280.5	195.5	3342	278.8	180.0	3342
13.100
13.133	326.8	172.5	3344	321.3	160.8	3344	306.3	184.0	3344	301.0	170.5	3344	280.5	194.3	3344	278.8	179.5	3344
13.167
13.200	326.5	170.8	3346	320.8	159.8	3346	306.0	182.0	3346	301.0	169.0	3346	281.0	193.3	3346	278.8	178.5	3346
13.233
13.267	326.0	169.5	3348	321.5	158.5	3348	305.8	180.3	3348	301.3	167.8	3348	281.5	191.8	3348	278.8	177.8	3348
13.300
13.333	326.0	168.8	3350	321.3	156.5	3350	305.5	178.5	3350	302.0	165.3	3350	281.8	189.8	3350	278.3	175.8	3350
