## Supplementary material for "Trunk muscle activity across various trunk–limb coordination patterns in centipede locomotion": Data S1: rubi-fast-#1-1-track.csv

#multi:
	mass A			mass B			mass C			mass D			mass E			mass F			mass G			mass H
t	x	y	frame	x	y	frame	x	y	frame	x	y	frame	x	y	frame	x	y	frame	x	y	frame	x	y	frame
0.000	1.297E-2	-6.417E-2	1400	1.258E-2	-6.141E-2	1400	1.655E-2	-6.404E-2	1400	1.607E-2	-6.089E-2	1400	1.987E-2	-6.348E-2	1400	2.004E-2	-6.037E-2	1400	1.646E-2	-6.774E-2	1400	1.474E-2	-5.831E-2	1400
0.033
0.067	1.286E-2	-6.393E-2	1402	1.241E-2	-6.115E-2	1402	1.650E-2	-6.386E-2	1402	1.629E-2	-6.068E-2	1402	1.995E-2	-6.339E-2	1402	1.995E-2	-6.020E-2	1402	1.594E-2	-6.748E-2	1402	1.633E-2	-5.800E-2	1402
0.100
0.133	1.293E-2	-6.378E-2	1404	1.250E-2	-6.098E-2	1404	1.642E-2	-6.369E-2	1404	1.633E-2	-6.050E-2	1404	1.987E-2	-6.339E-2	1404	2.000E-2	-6.020E-2	1404	1.500E-2	-6.753E-2	1404	1.707E-2	-5.800E-2	1404
0.167
0.200	1.278E-2	-6.350E-2	1406	1.241E-2	-6.076E-2	1406	1.625E-2	-6.356E-2	1406	1.633E-2	-6.042E-2	1406	1.995E-2	-6.326E-2	1406	1.978E-2	-5.999E-2	1406	1.465E-2	-6.723E-2	1406	1.780E-2	-5.800E-2	1406
0.233
0.267	1.276E-2	-6.356E-2	1408	1.245E-2	-6.072E-2	1408	1.616E-2	-6.348E-2	1408	1.616E-2	-6.033E-2	1408	1.987E-2	-6.313E-2	1408	1.987E-2	-5.986E-2	1408	1.401E-2	-6.727E-2	1408	1.750E-2	-5.805E-2	1408
0.300
0.333	1.239E-2	-6.367E-2	1410	1.228E-2	-6.085E-2	1410	1.590E-2	-6.348E-2	1410	1.616E-2	-6.037E-2	1410	1.987E-2	-6.313E-2	1410	1.952E-2	-5.990E-2	1410	1.375E-2	-6.658E-2	1410	1.694E-2	-5.779E-2	1410
0.367
0.400	1.224E-2	-6.382E-2	1412	1.224E-2	-6.093E-2	1412	1.586E-2	-6.361E-2	1412	1.594E-2	-6.042E-2	1412	1.982E-2	-6.309E-2	1412	1.948E-2	-5.986E-2	1412	1.349E-2	-6.684E-2	1412	1.582E-2	-5.766E-2	1412
0.433
0.467	1.202E-2	-6.393E-2	1414	1.215E-2	-6.102E-2	1414	1.582E-2	-6.356E-2	1414	1.577E-2	-6.055E-2	1414	1.969E-2	-6.317E-2	1414	1.922E-2	-5.990E-2	1414	1.383E-2	-6.662E-2	1414	1.495E-2	-5.762E-2	1414
0.500
0.533	1.189E-2	-6.404E-2	1416	1.181E-2	-6.119E-2	1416	1.582E-2	-6.369E-2	1416	1.551E-2	-6.059E-2	1416	1.956E-2	-6.313E-2	1416	1.935E-2	-5.990E-2	1416	1.495E-2	-6.714E-2	1416	1.444E-2	-5.783E-2	1416
0.567
0.600	1.187E-2	-6.408E-2	1418	1.202E-2	-6.102E-2	1418	1.582E-2	-6.365E-2	1418	1.551E-2	-6.059E-2	1418	1.956E-2	-6.330E-2	1418	1.905E-2	-5.999E-2	1418	1.650E-2	-6.714E-2	1418	1.362E-2	-5.792E-2	1418
0.633
0.667	1.185E-2	-6.399E-2	1420	1.181E-2	-6.119E-2	1420	1.586E-2	-6.369E-2	1420	1.530E-2	-6.059E-2	1420	1.952E-2	-6.313E-2	1420	1.922E-2	-5.990E-2	1420	1.689E-2	-6.705E-2	1420	1.349E-2	-5.796E-2	1420
0.700
0.733	1.161E-2	-6.391E-2	1422	1.189E-2	-6.102E-2	1422	1.582E-2	-6.365E-2	1422	1.521E-2	-6.063E-2	1422	1.922E-2	-6.322E-2	1422	1.887E-2	-6.020E-2	1422	1.728E-2	-6.692E-2	1422	1.332E-2	-5.792E-2	1422
0.767
0.800	1.172E-2	-6.395E-2	1424	1.176E-2	-6.106E-2	1424	1.586E-2	-6.369E-2	1424	1.526E-2	-6.059E-2	1424	1.926E-2	-6.313E-2	1424	1.926E-2	-5.994E-2	1424	1.728E-2	-6.701E-2	1424	1.327E-2	-5.787E-2	1424
0.833
0.867	1.194E-2	-6.389E-2	1426	1.185E-2	-6.098E-2	1426	1.569E-2	-6.365E-2	1426	1.517E-2	-6.050E-2	1426	1.900E-2	-6.317E-2	1426	1.883E-2	-6.007E-2	1426	1.689E-2	-6.714E-2	1426	1.340E-2	-5.762E-2	1426
0.900
0.933	1.198E-2	-6.374E-2	1428	1.168E-2	-6.106E-2	1428	1.577E-2	-6.365E-2	1428	1.526E-2	-6.050E-2	1428	1.922E-2	-6.300E-2	1428	1.935E-2	-5.986E-2	1428	1.616E-2	-6.723E-2	1428	1.314E-2	-5.766E-2	1428
0.967
1.000	1.207E-2	-6.382E-2	1430	1.168E-2	-6.089E-2	1430	1.564E-2	-6.361E-2	1430	1.526E-2	-6.046E-2	1430	1.905E-2	-6.309E-2	1430	1.883E-2	-5.986E-2	1430	1.547E-2	-6.718E-2	1430	1.379E-2	-5.779E-2	1430
1.033
1.067	1.211E-2	-6.365E-2	1432	1.146E-2	-6.093E-2	1432	1.573E-2	-6.365E-2	1432	1.530E-2	-6.037E-2	1432	1.905E-2	-6.300E-2	1432	1.926E-2	-5.986E-2	1432	1.474E-2	-6.727E-2	1432	1.465E-2	-5.731E-2	1432
1.100
1.133	1.198E-2	-6.348E-2	1434	1.146E-2	-6.076E-2	1434	1.551E-2	-6.356E-2	1434	1.543E-2	-6.029E-2	1434	1.922E-2	-6.283E-2	1434	1.883E-2	-5.986E-2	1434	1.418E-2	-6.723E-2	1434	1.551E-2	-5.727E-2	1434
1.167
1.200	1.202E-2	-6.352E-2	1436	1.142E-2	-6.072E-2	1436	1.551E-2	-6.348E-2	1436	1.543E-2	-6.016E-2	1436	1.909E-2	-6.292E-2	1436	1.909E-2	-5.973E-2	1436	1.366E-2	-6.688E-2	1436	1.607E-2	-5.688E-2	1436
1.233
1.267	1.192E-2	-6.320E-2	1438	1.138E-2	-6.050E-2	1438	1.538E-2	-6.309E-2	1438	1.547E-2	-5.990E-2	1438	1.926E-2	-6.257E-2	1438	1.883E-2	-5.951E-2	1438	1.340E-2	-6.649E-2	1438	1.659E-2	-5.671E-2	1438
1.300
1.333	1.189E-2	-6.305E-2	1440	1.151E-2	-6.020E-2	1440	1.538E-2	-6.296E-2	1440	1.543E-2	-5.968E-2	1440	1.926E-2	-6.236E-2	1440	1.887E-2	-5.917E-2	1440	1.306E-2	-6.602E-2	1440	1.612E-2	-5.671E-2	1440
1.367
1.400	1.185E-2	-6.281E-2	1442	1.155E-2	-5.999E-2	1442	1.521E-2	-6.257E-2	1442	1.530E-2	-5.960E-2	1442	1.931E-2	-6.227E-2	1442	1.887E-2	-5.912E-2	1442	1.293E-2	-6.546E-2	1442	1.526E-2	-5.632E-2	1442
1.433
1.467	1.172E-2	-6.266E-2	1444	1.151E-2	-5.986E-2	1444	1.547E-2	-6.249E-2	1444	1.521E-2	-5.938E-2	1444	1.948E-2	-6.201E-2	1444	1.892E-2	-5.878E-2	1444	1.383E-2	-6.572E-2	1444	1.461E-2	-5.615E-2	1444
1.500
1.533	1.174E-2	-6.246E-2	1446	1.181E-2	-5.968E-2	1446	1.543E-2	-6.236E-2	1446	1.526E-2	-5.925E-2	1446	1.931E-2	-6.162E-2	1446	1.887E-2	-5.874E-2	1446	1.543E-2	-6.585E-2	1446	1.388E-2	-5.602E-2	1446
1.567
1.600	1.164E-2	-6.257E-2	1448	1.151E-2	-5.977E-2	1448	1.556E-2	-6.236E-2	1448	1.513E-2	-5.930E-2	1448	1.931E-2	-6.188E-2	1448	1.900E-2	-5.869E-2	1448	1.655E-2	-6.537E-2	1448	1.319E-2	-5.589E-2	1448
1.633
1.667	1.159E-2	-6.253E-2	1450	1.168E-2	-5.964E-2	1450	1.551E-2	-6.240E-2	1450	1.504E-2	-5.921E-2	1450	1.905E-2	-6.188E-2	1450	1.887E-2	-5.887E-2	1450	1.737E-2	-6.529E-2	1450	1.288E-2	-5.598E-2	1450
1.700
1.733	1.151E-2	-6.253E-2	1452	1.151E-2	-5.973E-2	1452	1.556E-2	-6.236E-2	1452	1.500E-2	-5.925E-2	1452	1.913E-2	-6.188E-2	1452	1.900E-2	-5.869E-2	1452	1.763E-2	-6.516E-2	1452	1.250E-2	-5.615E-2	1452
1.767
1.800	1.155E-2	-6.242E-2	1454	1.164E-2	-5.964E-2	1454	1.560E-2	-6.236E-2	1454	1.482E-2	-5.917E-2	1454	1.887E-2	-6.180E-2	1454	1.887E-2	-5.874E-2	1454	1.728E-2	-6.507E-2	1454	1.232E-2	-5.641E-2	1454
1.833
1.867	1.151E-2	-6.240E-2	1456	1.146E-2	-5.968E-2	1456	1.543E-2	-6.214E-2	1456	1.487E-2	-5.921E-2	1456	1.905E-2	-6.167E-2	1456	1.892E-2	-5.856E-2	1456	1.676E-2	-6.533E-2	1456	1.202E-2	-5.654E-2	1456
1.900
1.933	1.164E-2	-6.218E-2	1458	1.146E-2	-5.947E-2	1458	1.538E-2	-6.214E-2	1458	1.487E-2	-5.904E-2	1458	1.875E-2	-6.149E-2	1458	1.879E-2	-5.843E-2	1458	1.603E-2	-6.542E-2	1458	1.254E-2	-5.662E-2	1458
1.967
2.000	1.172E-2	-6.214E-2	1460	1.142E-2	-5.938E-2	1460	1.543E-2	-6.205E-2	1460	1.491E-2	-5.891E-2	1460	1.892E-2	-6.149E-2	1460	1.892E-2	-5.818E-2	1460	1.556E-2	-6.537E-2	1460	1.370E-2	-5.589E-2	1460
2.033
2.067	1.170E-2	-6.193E-2	1462	1.125E-2	-5.912E-2	1462	1.530E-2	-6.175E-2	1462	1.508E-2	-5.865E-2	1462	1.870E-2	-6.119E-2	1462	1.870E-2	-5.813E-2	1462	1.465E-2	-6.537E-2	1462	1.495E-2	-5.576E-2	1462
2.100
2.133	1.181E-2	-6.167E-2	1464	1.129E-2	-5.882E-2	1464	1.530E-2	-6.167E-2	1464	1.508E-2	-5.835E-2	1464	1.892E-2	-6.102E-2	1464	1.892E-2	-5.783E-2	1464	1.422E-2	-6.520E-2	1464	1.616E-2	-5.563E-2	1464
2.167
2.200	1.176E-2	-6.152E-2	1466	1.116E-2	-5.861E-2	1466	1.521E-2	-6.141E-2	1466	1.534E-2	-5.813E-2	1466	1.883E-2	-6.098E-2	1466	1.870E-2	-5.770E-2	1466	1.388E-2	-6.498E-2	1466	1.650E-2	-5.542E-2	1466
2.233
2.267	1.185E-2	-6.141E-2	1468	1.133E-2	-5.843E-2	1468	1.526E-2	-6.141E-2	1468	1.513E-2	-5.809E-2	1468	1.900E-2	-6.076E-2	1468	1.887E-2	-5.770E-2	1468	1.340E-2	-6.490E-2	1468	1.663E-2	-5.533E-2	1468
2.300
2.333	1.166E-2	-6.128E-2	1470	1.116E-2	-5.839E-2	1470	1.513E-2	-6.115E-2	1470	1.530E-2	-5.792E-2	1470	1.900E-2	-6.063E-2	1470	1.870E-2	-5.740E-2	1470	1.314E-2	-6.451E-2	1470	1.620E-2	-5.525E-2	1470
2.367
2.400	1.151E-2	-6.137E-2	1472	1.125E-2	-5.843E-2	1472	1.513E-2	-6.119E-2	1472	1.500E-2	-5.809E-2	1472	1.900E-2	-6.068E-2	1472	1.879E-2	-5.757E-2	1472	1.288E-2	-6.442E-2	1472	1.543E-2	-5.486E-2	1472
2.433
2.467	1.129E-2	-6.139E-2	1474	1.116E-2	-5.856E-2	1474	1.495E-2	-6.124E-2	1474	1.508E-2	-5.792E-2	1474	1.875E-2	-6.046E-2	1474	1.862E-2	-5.740E-2	1474	1.306E-2	-6.438E-2	1474	1.457E-2	-5.486E-2	1474
2.500
2.533	1.112E-2	-6.154E-2	1476	1.103E-2	-5.865E-2	1476	1.495E-2	-6.128E-2	1476	1.461E-2	-5.813E-2	1476	1.883E-2	-6.076E-2	1476	1.844E-2	-5.762E-2	1476	1.319E-2	-6.451E-2	1476	1.409E-2	-5.490E-2	1476
2.567
2.600	1.088E-2	-6.152E-2	1478	1.099E-2	-5.865E-2	1478	1.487E-2	-6.137E-2	1478	1.465E-2	-5.805E-2	1478	1.849E-2	-6.068E-2	1478	1.853E-2	-5.740E-2	1478	1.452E-2	-6.460E-2	1478	1.349E-2	-5.516E-2	1478
2.633
2.667	1.073E-2	-6.154E-2	1480	1.086E-2	-5.865E-2	1480	1.495E-2	-6.132E-2	1480	1.439E-2	-5.818E-2	1480	1.857E-2	-6.085E-2	1480	1.831E-2	-5.766E-2	1480	1.573E-2	-6.434E-2	1480	1.301E-2	-5.503E-2	1480
2.700
2.733	1.073E-2	-6.137E-2	1482	1.086E-2	-5.843E-2	1482	1.482E-2	-6.128E-2	1482	1.435E-2	-5.805E-2	1482	1.831E-2	-6.068E-2	1482	1.849E-2	-5.744E-2	1482	1.668E-2	-6.430E-2	1482	1.241E-2	-5.512E-2	1482
2.767
2.800	1.064E-2	-6.128E-2	1484	1.086E-2	-5.852E-2	1484	1.491E-2	-6.111E-2	1484	1.426E-2	-5.800E-2	1484	1.827E-2	-6.085E-2	1484	1.810E-2	-5.762E-2	1484	1.694E-2	-6.399E-2	1484	1.254E-2	-5.490E-2	1484
2.833
2.867	1.071E-2	-6.104E-2	1486	1.086E-2	-5.826E-2	1486	1.478E-2	-6.093E-2	1486	1.426E-2	-5.792E-2	1486	1.823E-2	-6.063E-2	1486	1.844E-2	-5.736E-2	1486	1.676E-2	-6.404E-2	1486	1.245E-2	-5.477E-2	1486
2.900
2.933	1.077E-2	-6.080E-2	1488	1.082E-2	-5.809E-2	1488	1.487E-2	-6.080E-2	1488	1.422E-2	-5.770E-2	1488	1.819E-2	-6.050E-2	1488	1.797E-2	-5.706E-2	1488	1.629E-2	-6.386E-2	1488	1.245E-2	-5.481E-2	1488
2.967
3.000	1.092E-2	-6.052E-2	1490	1.069E-2	-5.787E-2	1490	1.469E-2	-6.063E-2	1490	1.431E-2	-5.762E-2	1490	1.810E-2	-6.020E-2	1490	1.823E-2	-5.701E-2	1490	1.534E-2	-6.412E-2	1490	1.215E-2	-5.469E-2	1490
3.033
3.067	1.116E-2	-6.050E-2	1492	1.064E-2	-5.770E-2	1492	1.474E-2	-6.042E-2	1492	1.422E-2	-5.744E-2	1492	1.810E-2	-6.016E-2	1492	1.793E-2	-5.697E-2	1492	1.465E-2	-6.369E-2	1492	1.241E-2	-5.456E-2	1492
3.100
3.133	1.105E-2	-6.027E-2	1494	1.056E-2	-5.749E-2	1494	1.457E-2	-6.024E-2	1494	1.448E-2	-5.718E-2	1494	1.788E-2	-5.999E-2	1494	1.823E-2	-5.680E-2	1494	1.409E-2	-6.391E-2	1494	1.379E-2	-5.430E-2	1494
3.167
3.200	1.108E-2	-6.012E-2	1496	1.060E-2	-5.740E-2	1496	1.448E-2	-6.012E-2	1496	1.439E-2	-5.706E-2	1496	1.810E-2	-5.981E-2	1496	1.788E-2	-5.667E-2	1496	1.353E-2	-6.378E-2	1496	1.474E-2	-5.421E-2	1496
3.233
3.267	1.108E-2	-5.984E-2	1498	1.056E-2	-5.714E-2	1498	1.444E-2	-6.007E-2	1498	1.461E-2	-5.688E-2	1498	1.810E-2	-5.964E-2	1498	1.810E-2	-5.641E-2	1498	1.293E-2	-6.365E-2	1498	1.573E-2	-5.438E-2	1498
3.300
3.333	1.108E-2	-5.986E-2	1500	1.060E-2	-5.688E-2	1500	1.452E-2	-5.986E-2	1500	1.448E-2	-5.671E-2	1500	1.827E-2	-5.938E-2	1500	1.788E-2	-5.641E-2	1500	1.288E-2	-6.348E-2	1500	1.620E-2	-5.404E-2	1500
3.367
3.400	1.112E-2	-5.968E-2	1502	1.069E-2	-5.680E-2	1502	1.457E-2	-5.973E-2	1502	1.482E-2	-5.654E-2	1502	1.840E-2	-5.930E-2	1502	1.810E-2	-5.641E-2	1502	1.258E-2	-6.313E-2	1502	1.599E-2	-5.404E-2	1502
3.433
3.467	1.108E-2	-5.951E-2	1504	1.095E-2	-5.658E-2	1504	1.474E-2	-5.947E-2	1504	1.461E-2	-5.645E-2	1504	1.862E-2	-5.921E-2	1504	1.806E-2	-5.602E-2	1504	1.237E-2	-6.283E-2	1504	1.607E-2	-5.378E-2	1504
3.500
3.533	1.120E-2	-5.938E-2	1506	1.108E-2	-5.654E-2	1506	1.482E-2	-5.951E-2	1506	1.500E-2	-5.624E-2	1506	1.883E-2	-5.912E-2	1506	1.844E-2	-5.589E-2	1506	1.245E-2	-6.227E-2	1506	1.547E-2	-5.369E-2	1506
3.567
3.600	1.125E-2	-5.917E-2	1508	1.129E-2	-5.637E-2	1508	1.500E-2	-5.912E-2	1508	1.495E-2	-5.615E-2	1508	1.896E-2	-5.899E-2	1508	1.827E-2	-5.594E-2	1508	1.297E-2	-6.244E-2	1508	1.513E-2	-5.313E-2	1508
3.633
3.667	1.133E-2	-5.899E-2	1510	1.159E-2	-5.619E-2	1510	1.521E-2	-5.917E-2	1510	1.513E-2	-5.602E-2	1510	1.913E-2	-5.878E-2	1510	1.862E-2	-5.555E-2	1510	1.435E-2	-6.257E-2	1510	1.452E-2	-5.292E-2	1510
3.700
3.733	1.138E-2	-5.882E-2	1512	1.168E-2	-5.594E-2	1512	1.538E-2	-5.891E-2	1512	1.517E-2	-5.594E-2	1512	1.909E-2	-5.865E-2	1512	1.870E-2	-5.563E-2	1512	1.586E-2	-6.214E-2	1512	1.396E-2	-5.270E-2	1512
3.767
3.800	1.146E-2	-5.867E-2	1514	1.189E-2	-5.585E-2	1514	1.569E-2	-5.878E-2	1514	1.530E-2	-5.576E-2	1514	1.913E-2	-5.856E-2	1514	1.896E-2	-5.546E-2	1514	1.732E-2	-6.180E-2	1514	1.366E-2	-5.266E-2	1514
3.833
3.867	1.159E-2	-5.848E-2	1516	1.189E-2	-5.542E-2	1516	1.569E-2	-5.865E-2	1516	1.534E-2	-5.559E-2	1516	1.922E-2	-5.848E-2	1516	1.883E-2	-5.538E-2	1516	1.797E-2	-6.145E-2	1516	1.336E-2	-5.232E-2	1516
3.900
3.933	1.179E-2	-5.828E-2	1518	1.224E-2	-5.538E-2	1518	1.599E-2	-5.865E-2	1518	1.556E-2	-5.542E-2	1518	1.922E-2	-5.848E-2	1518	1.931E-2	-5.512E-2	1518	1.763E-2	-6.132E-2	1518	1.332E-2	-5.253E-2	1518
3.967
4.000	1.202E-2	-5.831E-2	1520	1.207E-2	-5.529E-2	1520	1.594E-2	-5.835E-2	1520	1.569E-2	-5.538E-2	1520	1.935E-2	-5.826E-2	1520	1.931E-2	-5.494E-2	1520	1.668E-2	-6.167E-2	1520	1.349E-2	-5.244E-2	1520
4.033
4.067	1.213E-2	-5.809E-2	1522	1.220E-2	-5.516E-2	1522	1.616E-2	-5.835E-2	1522	1.577E-2	-5.516E-2	1522	1.961E-2	-5.813E-2	1522	1.952E-2	-5.494E-2	1522	1.607E-2	-6.180E-2	1522	1.409E-2	-5.262E-2	1522
4.100
4.133	1.224E-2	-5.805E-2	1524	1.207E-2	-5.503E-2	1524	1.590E-2	-5.818E-2	1524	1.569E-2	-5.512E-2	1524	1.952E-2	-5.796E-2	1524	1.944E-2	-5.477E-2	1524	1.534E-2	-6.175E-2	1524	1.521E-2	-5.227E-2	1524
4.167
4.200	1.230E-2	-5.794E-2	1526	1.215E-2	-5.516E-2	1526	1.599E-2	-5.826E-2	1526	1.599E-2	-5.490E-2	1526	1.948E-2	-5.783E-2	1526	1.952E-2	-5.481E-2	1526	1.461E-2	-6.167E-2	1526	1.646E-2	-5.219E-2	1526
4.233
4.267	1.232E-2	-5.792E-2	1528	1.207E-2	-5.490E-2	1528	1.582E-2	-5.800E-2	1528	1.582E-2	-5.486E-2	1528	1.961E-2	-5.783E-2	1528	1.939E-2	-5.473E-2	1528	1.405E-2	-6.162E-2	1528	1.655E-2	-5.201E-2	1528
4.300
4.333	1.215E-2	-5.777E-2	1530	1.198E-2	-5.494E-2	1530	1.564E-2	-5.805E-2	1530	1.599E-2	-5.477E-2	1530	1.956E-2	-5.766E-2	1530	1.944E-2	-5.469E-2	1530	1.375E-2	-6.124E-2	1530	1.650E-2	-5.201E-2	1530
4.367
4.400	1.198E-2	-5.770E-2	1532	1.198E-2	-5.486E-2	1532	1.569E-2	-5.783E-2	1532	1.590E-2	-5.473E-2	1532	1.961E-2	-5.770E-2	1532	1.935E-2	-5.447E-2	1532	1.327E-2	-6.115E-2	1532	1.659E-2	-5.184E-2	1532
4.433
4.467	1.211E-2	-5.747E-2	1534	1.202E-2	-5.473E-2	1534	1.543E-2	-5.775E-2	1534	1.599E-2	-5.460E-2	1534	1.952E-2	-5.753E-2	1534	1.922E-2	-5.443E-2	1534	1.314E-2	-6.050E-2	1534	1.655E-2	-5.180E-2	1534
4.500
4.533	1.185E-2	-5.740E-2	1536	1.207E-2	-5.460E-2	1536	1.556E-2	-5.766E-2	1536	1.577E-2	-5.451E-2	1536	1.961E-2	-5.749E-2	1536	1.922E-2	-5.434E-2	1536	1.353E-2	-6.029E-2	1536	1.607E-2	-5.184E-2	1536
4.567
4.600	1.181E-2	-5.731E-2	1538	1.202E-2	-5.451E-2	1538	1.547E-2	-5.749E-2	1538	1.573E-2	-5.451E-2	1538	1.948E-2	-5.727E-2	1538	1.922E-2	-5.434E-2	1538	1.422E-2	-6.059E-2	1538	1.517E-2	-5.141E-2	1538
4.633
4.667	1.146E-2	-5.723E-2	1540	1.207E-2	-5.447E-2	1540	1.551E-2	-5.740E-2	1540	1.543E-2	-5.438E-2	1540	1.931E-2	-5.727E-2	1540	1.896E-2	-5.417E-2	1540	1.564E-2	-6.046E-2	1540	1.448E-2	-5.111E-2	1540
4.700
4.733	1.140E-2	-5.712E-2	1542	1.189E-2	-5.434E-2	1542	1.560E-2	-5.736E-2	1542	1.517E-2	-5.408E-2	1542	1.909E-2	-5.706E-2	1542	1.918E-2	-5.430E-2	1542	1.681E-2	-6.037E-2	1542	1.379E-2	-5.102E-2	1542
4.767
4.800	1.125E-2	-5.701E-2	1544	1.185E-2	-5.421E-2	1544	1.526E-2	-5.718E-2	1544	1.513E-2	-5.425E-2	1544	1.909E-2	-5.706E-2	1544	1.892E-2	-5.404E-2	1544	1.741E-2	-6.020E-2	1544	1.332E-2	-5.076E-2	1544
4.833
4.867	1.127E-2	-5.684E-2	1546	1.176E-2	-5.417E-2	1546	1.551E-2	-5.714E-2	1546	1.495E-2	-5.395E-2	1546	1.883E-2	-5.701E-2	1546	1.918E-2	-5.400E-2	1546	1.758E-2	-6.007E-2	1546	1.297E-2	-5.107E-2	1546
4.900
4.933	1.138E-2	-5.688E-2	1548	1.164E-2	-5.404E-2	1548	1.526E-2	-5.697E-2	1548	1.491E-2	-5.404E-2	1548	1.879E-2	-5.684E-2	1548	1.892E-2	-5.391E-2	1548	1.715E-2	-5.986E-2	1548	1.250E-2	-5.081E-2	1548
4.967
5.000	1.133E-2	-5.680E-2	1550	1.146E-2	-5.387E-2	1550	1.538E-2	-5.693E-2	1550	1.495E-2	-5.382E-2	1550	1.866E-2	-5.671E-2	1550	1.909E-2	-5.369E-2	1550	1.603E-2	-6.012E-2	1550	1.271E-2	-5.107E-2	1550
5.033
5.067	1.133E-2	-5.675E-2	1552	1.133E-2	-5.391E-2	1552	1.513E-2	-5.675E-2	1552	1.474E-2	-5.361E-2	1552	1.866E-2	-5.662E-2	1552	1.870E-2	-5.369E-2	1552	1.526E-2	-6.007E-2	1552	1.284E-2	-5.081E-2	1552
5.100
5.133	1.127E-2	-5.669E-2	1554	1.116E-2	-5.365E-2	1554	1.500E-2	-5.671E-2	1554	1.487E-2	-5.361E-2	1554	1.853E-2	-5.654E-2	1554	1.892E-2	-5.339E-2	1554	1.474E-2	-6.012E-2	1554	1.349E-2	-5.094E-2	1554
5.167
5.200	1.108E-2	-5.650E-2	1556	1.095E-2	-5.361E-2	1556	1.478E-2	-5.654E-2	1556	1.469E-2	-5.348E-2	1556	1.844E-2	-5.632E-2	1556	1.836E-2	-5.335E-2	1556	1.405E-2	-5.999E-2	1556	1.422E-2	-5.063E-2	1556
5.233
5.267	1.112E-2	-5.637E-2	1558	1.077E-2	-5.344E-2	1558	1.478E-2	-5.641E-2	1558	1.487E-2	-5.331E-2	1558	1.827E-2	-5.606E-2	1558	1.866E-2	-5.305E-2	1558	1.357E-2	-5.981E-2	1558	1.538E-2	-5.038E-2	1558
5.300
5.333	1.108E-2	-5.619E-2	1560	1.064E-2	-5.326E-2	1560	1.457E-2	-5.632E-2	1560	1.469E-2	-5.313E-2	1560	1.836E-2	-5.602E-2	1560	1.823E-2	-5.288E-2	1560	1.280E-2	-5.986E-2	1560	1.607E-2	-5.012E-2	1560
5.367
5.400	1.114E-2	-5.589E-2	1562	1.069E-2	-5.318E-2	1562	1.461E-2	-5.602E-2	1562	1.478E-2	-5.292E-2	1562	1.831E-2	-5.594E-2	1562	1.853E-2	-5.266E-2	1562	1.276E-2	-5.934E-2	1562	1.646E-2	-5.033E-2	1562
5.433
5.467	1.108E-2	-5.585E-2	1564	1.069E-2	-5.292E-2	1564	1.444E-2	-5.589E-2	1564	1.457E-2	-5.266E-2	1564	1.853E-2	-5.559E-2	1564	1.814E-2	-5.262E-2	1564	1.224E-2	-5.887E-2	1564	1.629E-2	-4.990E-2	1564
5.500
5.533	1.103E-2	-5.570E-2	1566	1.077E-2	-5.283E-2	1566	1.444E-2	-5.572E-2	1566	1.478E-2	-5.262E-2	1566	1.853E-2	-5.550E-2	1566	1.831E-2	-5.227E-2	1566	1.228E-2	-5.839E-2	1566	1.616E-2	-4.999E-2	1566
5.567
5.600	1.095E-2	-5.546E-2	1568	1.077E-2	-5.262E-2	1568	1.444E-2	-5.550E-2	1568	1.448E-2	-5.232E-2	1568	1.836E-2	-5.555E-2	1568	1.801E-2	-5.223E-2	1568	1.237E-2	-5.861E-2	1568	1.513E-2	-4.939E-2	1568
5.633
5.667	1.079E-2	-5.550E-2	1570	1.086E-2	-5.266E-2	1570	1.465E-2	-5.555E-2	1570	1.452E-2	-5.232E-2	1570	1.831E-2	-5.542E-2	1570	1.819E-2	-5.214E-2	1570	1.392E-2	-5.882E-2	1570	1.401E-2	-4.917E-2	1570
5.700
5.733	1.056E-2	-5.555E-2	1572	1.077E-2	-5.262E-2	1572	1.444E-2	-5.555E-2	1572	1.422E-2	-5.227E-2	1572	1.814E-2	-5.538E-2	1572	1.763E-2	-5.210E-2	1572	1.543E-2	-5.865E-2	1572	1.323E-2	-4.895E-2	1572
5.767
5.800	1.036E-2	-5.546E-2	1574	1.073E-2	-5.262E-2	1574	1.469E-2	-5.550E-2	1574	1.401E-2	-5.236E-2	1574	1.797E-2	-5.533E-2	1574	1.810E-2	-5.206E-2	1574	1.629E-2	-5.826E-2	1574	1.228E-2	-4.908E-2	1574
5.833
5.867	1.026E-2	-5.546E-2	1576	1.060E-2	-5.257E-2	1576	1.444E-2	-5.555E-2	1576	1.396E-2	-5.232E-2	1576	1.784E-2	-5.525E-2	1576	1.758E-2	-5.197E-2	1576	1.702E-2	-5.809E-2	1576	1.189E-2	-4.921E-2	1576
5.900
5.933	1.030E-2	-5.535E-2	1578	1.056E-2	-5.249E-2	1578	1.457E-2	-5.550E-2	1578	1.375E-2	-5.223E-2	1578	1.771E-2	-5.520E-2	1578	1.784E-2	-5.193E-2	1578	1.629E-2	-5.805E-2	1578	1.172E-2	-4.913E-2	1578
5.967
6.000	1.026E-2	-5.529E-2	1580	1.043E-2	-5.240E-2	1580	1.426E-2	-5.533E-2	1580	1.379E-2	-5.210E-2	1580	1.758E-2	-5.516E-2	1580	1.750E-2	-5.193E-2	1580	1.547E-2	-5.848E-2	1580	1.125E-2	-4.926E-2	1580
6.033
6.067	1.030E-2	-5.518E-2	1582	1.008E-2	-5.223E-2	1582	1.409E-2	-5.520E-2	1582	1.362E-2	-5.210E-2	1582	1.737E-2	-5.499E-2	1582	1.767E-2	-5.171E-2	1582	1.435E-2	-5.852E-2	1582	1.133E-2	-4.956E-2	1582
6.100
6.133	1.017E-2	-5.499E-2	1584	1.004E-2	-5.210E-2	1584	1.392E-2	-5.507E-2	1584	1.366E-2	-5.184E-2	1584	1.719E-2	-5.494E-2	1584	1.737E-2	-5.167E-2	1584	1.366E-2	-5.852E-2	1584	1.241E-2	-4.917E-2	1584
6.167
6.200	1.017E-2	-5.481E-2	1586	9.911E-3	-5.193E-2	1586	1.370E-2	-5.499E-2	1586	1.362E-2	-5.180E-2	1586	1.715E-2	-5.481E-2	1586	1.754E-2	-5.150E-2	1586	1.293E-2	-5.835E-2	1586	1.362E-2	-4.895E-2	1586
6.233
6.267	1.017E-2	-5.464E-2	1588	9.868E-3	-5.184E-2	1588	1.362E-2	-5.481E-2	1588	1.375E-2	-5.154E-2	1588	1.737E-2	-5.460E-2	1588	1.724E-2	-5.132E-2	1588	1.237E-2	-5.831E-2	1588	1.478E-2	-4.870E-2	1588
6.300
6.333	1.032E-2	-5.466E-2	1590	9.782E-3	-5.167E-2	1590	1.366E-2	-5.477E-2	1590	1.370E-2	-5.137E-2	1590	1.728E-2	-5.447E-2	1590	1.741E-2	-5.128E-2	1590	1.211E-2	-5.813E-2	1590	1.556E-2	-4.857E-2	1590
6.367
6.400	1.030E-2	-5.443E-2	1592	9.868E-3	-5.167E-2	1592	1.362E-2	-5.469E-2	1592	1.379E-2	-5.137E-2	1592	1.758E-2	-5.434E-2	1592	1.724E-2	-5.115E-2	1592	1.189E-2	-5.809E-2	1592	1.560E-2	-4.852E-2	1592
6.433
6.467	1.023E-2	-5.441E-2	1594	9.825E-3	-5.163E-2	1594	1.362E-2	-5.460E-2	1594	1.375E-2	-5.120E-2	1594	1.745E-2	-5.430E-2	1594	1.728E-2	-5.115E-2	1594	1.164E-2	-5.762E-2	1594	1.556E-2	-4.844E-2	1594
6.500
6.533	9.868E-3	-5.438E-2	1596	9.825E-3	-5.141E-2	1596	1.349E-2	-5.438E-2	1596	1.375E-2	-5.111E-2	1596	1.754E-2	-5.421E-2	1596	1.698E-2	-5.102E-2	1596	1.125E-2	-5.736E-2	1596	1.482E-2	-4.814E-2	1596
6.567
6.600	9.933E-3	-5.404E-2	1598	9.825E-3	-5.124E-2	1598	1.357E-2	-5.417E-2	1598	1.353E-2	-5.094E-2	1598	1.750E-2	-5.413E-2	1598	1.728E-2	-5.094E-2	1598	1.120E-2	-5.718E-2	1598	1.357E-2	-4.779E-2	1598
6.633
6.667	9.610E-3	-5.391E-2	1600	9.868E-3	-5.094E-2	1600	1.332E-2	-5.395E-2	1600	1.345E-2	-5.081E-2	1600	1.732E-2	-5.382E-2	1600	1.676E-2	-5.063E-2	1600	1.224E-2	-5.731E-2	1600	1.301E-2	-4.762E-2	1600
6.700
6.733	9.567E-3	-5.359E-2	1602	9.868E-3	-5.085E-2	1602	1.340E-2	-5.374E-2	1602	1.319E-2	-5.055E-2	1602	1.715E-2	-5.361E-2	1602	1.715E-2	-5.072E-2	1602	1.388E-2	-5.714E-2	1602	1.237E-2	-4.749E-2	1602
6.767
6.800	9.308E-3	-5.361E-2	1604	9.782E-3	-5.068E-2	1604	1.327E-2	-5.369E-2	1604	1.310E-2	-5.046E-2	1604	1.702E-2	-5.361E-2	1604	1.672E-2	-5.055E-2	1604	1.452E-2	-5.697E-2	1604	1.194E-2	-4.740E-2	1604
6.833
6.867	9.265E-3	-5.335E-2	1606	9.653E-3	-5.051E-2	1606	1.349E-2	-5.365E-2	1606	1.293E-2	-5.038E-2	1606	1.672E-2	-5.348E-2	1606	1.698E-2	-5.033E-2	1606	1.491E-2	-5.680E-2	1606	1.129E-2	-4.714E-2	1606
6.900
6.933	9.179E-3	-5.326E-2	1608	9.481E-3	-5.033E-2	1608	1.319E-2	-5.344E-2	1608	1.297E-2	-5.025E-2	1608	1.672E-2	-5.339E-2	1608	1.668E-2	-5.020E-2	1608	1.487E-2	-5.667E-2	1608	1.116E-2	-4.714E-2	1608
6.967
7.000	9.287E-3	-5.300E-2	1610	9.308E-3	-5.029E-2	1610	1.323E-2	-5.335E-2	1610	1.280E-2	-5.020E-2	1610	1.642E-2	-5.335E-2	1610	1.685E-2	-5.025E-2	1610	1.422E-2	-5.693E-2	1610	1.069E-2	-4.710E-2	1610
7.033
7.067	9.308E-3	-5.288E-2	1612	9.179E-3	-5.003E-2	1612	1.301E-2	-5.313E-2	1612	1.288E-2	-5.007E-2	1612	1.650E-2	-5.326E-2	1612	1.655E-2	-4.995E-2	1612	1.319E-2	-5.662E-2	1612	1.086E-2	-4.706E-2	1612
7.100
7.133	9.330E-3	-5.279E-2	1614	9.179E-3	-4.999E-2	1614	1.301E-2	-5.309E-2	1614	1.267E-2	-4.986E-2	1614	1.616E-2	-5.313E-2	1614	1.672E-2	-4.990E-2	1614	1.267E-2	-5.658E-2	1614	1.099E-2	-4.714E-2	1614
7.167
7.200	9.524E-3	-5.257E-2	1616	9.093E-3	-4.982E-2	1616	1.293E-2	-5.288E-2	1616	1.297E-2	-4.973E-2	1616	1.629E-2	-5.296E-2	1616	1.646E-2	-4.956E-2	1616	1.232E-2	-5.628E-2	1616	1.172E-2	-4.684E-2	1616
7.233
7.267	9.459E-3	-5.244E-2	1618	8.963E-3	-4.964E-2	1618	1.288E-2	-5.270E-2	1618	1.293E-2	-4.951E-2	1618	1.629E-2	-5.283E-2	1618	1.659E-2	-4.939E-2	1618	1.189E-2	-5.628E-2	1618	1.353E-2	-4.637E-2	1618
7.300
7.333	9.481E-3	-5.249E-2	1620	9.093E-3	-4.964E-2	1620	1.284E-2	-5.257E-2	1620	1.306E-2	-4.934E-2	1620	1.650E-2	-5.244E-2	1620	1.642E-2	-4.913E-2	1620	1.176E-2	-5.615E-2	1620	1.435E-2	-4.624E-2	1620
7.367
7.400	9.416E-3	-5.240E-2	1622	9.007E-3	-4.964E-2	1622	1.288E-2	-5.249E-2	1622	1.310E-2	-4.926E-2	1622	1.650E-2	-5.253E-2	1622	1.663E-2	-4.913E-2	1622	1.159E-2	-5.624E-2	1622	1.495E-2	-4.611E-2	1622
7.433
7.467	9.394E-3	-5.236E-2	1624	9.179E-3	-4.943E-2	1624	1.276E-2	-5.236E-2	1624	1.301E-2	-4.926E-2	1624	1.663E-2	-5.232E-2	1624	1.633E-2	-4.891E-2	1624	1.120E-2	-5.594E-2	1624	1.461E-2	-4.624E-2	1624
7.500
7.533	9.265E-3	-5.232E-2	1626	9.007E-3	-4.956E-2	1626	1.288E-2	-5.236E-2	1626	1.301E-2	-4.913E-2	1626	1.676E-2	-5.232E-2	1626	1.663E-2	-4.904E-2	1626	1.073E-2	-5.576E-2	1626	1.461E-2	-4.620E-2	1626
7.567
7.600	9.179E-3	-5.236E-2	1628	9.179E-3	-4.943E-2	1628	1.280E-2	-5.232E-2	1628	1.293E-2	-4.904E-2	1628	1.676E-2	-5.197E-2	1628	1.612E-2	-4.865E-2	1628	1.099E-2	-5.563E-2	1628	1.314E-2	-4.572E-2	1628
7.633
7.667	9.222E-3	-5.212E-2	1630	9.222E-3	-4.930E-2	1630	1.293E-2	-5.210E-2	1630	1.288E-2	-4.900E-2	1630	1.689E-2	-5.197E-2	1630	1.668E-2	-4.878E-2	1630	1.120E-2	-5.538E-2	1630	1.276E-2	-4.568E-2	1630
7.700
7.733	9.136E-3	-5.219E-2	1632	9.265E-3	-4.917E-2	1632	1.284E-2	-5.206E-2	1632	1.271E-2	-4.887E-2	1632	1.676E-2	-5.184E-2	1632	1.607E-2	-4.857E-2	1632	1.241E-2	-5.559E-2	1632	1.202E-2	-4.568E-2	1632
7.767
7.800	9.157E-3	-5.188E-2	1634	9.265E-3	-4.895E-2	1634	1.314E-2	-5.188E-2	1634	1.288E-2	-4.900E-2	1634	1.681E-2	-5.180E-2	1634	1.663E-2	-4.852E-2	1634	1.405E-2	-5.529E-2	1634	1.151E-2	-4.559E-2	1634
7.833
7.867	9.050E-3	-5.188E-2	1636	9.351E-3	-4.900E-2	1636	1.306E-2	-5.188E-2	1636	1.271E-2	-4.878E-2	1636	1.672E-2	-5.167E-2	1636	1.607E-2	-4.826E-2	1636	1.474E-2	-5.494E-2	1636	1.116E-2	-4.546E-2	1636
7.900
7.933	9.308E-3	-5.158E-2	1638	9.308E-3	-4.887E-2	1638	1.336E-2	-5.176E-2	1638	1.288E-2	-4.865E-2	1638	1.663E-2	-5.154E-2	1638	1.668E-2	-4.839E-2	1638	1.526E-2	-5.486E-2	1638	1.077E-2	-4.542E-2	1638
7.967
8.000	9.351E-3	-5.154E-2	1640	9.437E-3	-4.870E-2	1640	1.340E-2	-5.158E-2	1640	1.297E-2	-4.839E-2	1640	1.672E-2	-5.132E-2	1640	1.625E-2	-4.809E-2	1640	1.504E-2	-5.456E-2	1640	1.077E-2	-4.546E-2	1640
8.033
8.067	9.524E-3	-5.145E-2	1642	9.437E-3	-4.865E-2	1642	1.362E-2	-5.145E-2	1642	1.301E-2	-4.835E-2	1642	1.676E-2	-5.137E-2	1642	1.698E-2	-4.796E-2	1642	1.448E-2	-5.486E-2	1642	1.090E-2	-4.564E-2	1642
8.100
8.133	9.610E-3	-5.132E-2	1644	9.524E-3	-4.844E-2	1644	1.357E-2	-5.128E-2	1644	1.306E-2	-4.826E-2	1644	1.681E-2	-5.120E-2	1644	1.668E-2	-4.783E-2	1644	1.379E-2	-5.447E-2	1644	1.112E-2	-4.538E-2	1644
8.167
8.200	9.653E-3	-5.120E-2	1646	9.567E-3	-4.839E-2	1646	1.366E-2	-5.120E-2	1646	1.327E-2	-4.809E-2	1646	1.689E-2	-5.102E-2	1646	1.702E-2	-4.766E-2	1646	1.327E-2	-5.481E-2	1646	1.215E-2	-4.521E-2	1646
8.233
8.267	9.782E-3	-5.107E-2	1648	9.437E-3	-4.822E-2	1648	1.340E-2	-5.115E-2	1648	1.314E-2	-4.796E-2	1648	1.685E-2	-5.102E-2	1648	1.681E-2	-4.770E-2	1648	1.241E-2	-5.451E-2	1648	1.362E-2	-4.499E-2	1648
8.300
8.333	9.653E-3	-5.111E-2	1650	9.394E-3	-4.792E-2	1650	1.306E-2	-5.107E-2	1650	1.332E-2	-4.788E-2	1650	1.689E-2	-5.098E-2	1650	1.689E-2	-4.762E-2	1650	1.181E-2	-5.464E-2	1650	1.452E-2	-4.516E-2	1650
8.367
8.400	9.394E-3	-5.098E-2	1652	9.308E-3	-4.822E-2	1652	1.301E-2	-5.111E-2	1652	1.319E-2	-4.796E-2	1652	1.668E-2	-5.102E-2	1652	1.659E-2	-4.775E-2	1652	1.120E-2	-5.443E-2	1652	1.543E-2	-4.521E-2	1652
8.433
8.467	9.351E-3	-5.115E-2	1654	9.007E-3	-4.814E-2	1654	1.258E-2	-5.128E-2	1654	1.310E-2	-4.805E-2	1654	1.676E-2	-5.115E-2	1654	1.668E-2	-4.792E-2	1654	1.073E-2	-5.447E-2	1654	1.517E-2	-4.568E-2	1654
8.500
8.533	9.093E-3	-5.124E-2	1656	9.179E-3	-4.826E-2	1656	1.258E-2	-5.141E-2	1656	1.280E-2	-4.818E-2	1656	1.655E-2	-5.145E-2	1656	1.620E-2	-4.801E-2	1656	1.039E-2	-5.451E-2	1656	1.491E-2	-4.521E-2	1656
8.567
8.600	8.920E-3	-5.137E-2	1658	8.877E-3	-4.831E-2	1658	1.228E-2	-5.154E-2	1658	1.258E-2	-4.826E-2	1658	1.659E-2	-5.150E-2	1658	1.620E-2	-4.822E-2	1658	1.051E-2	-5.443E-2	1658	1.370E-2	-4.538E-2	1658
8.633
8.667	8.619E-3	-5.141E-2	1660	8.877E-3	-4.852E-2	1660	1.241E-2	-5.163E-2	1660	1.245E-2	-4.839E-2	1660	1.633E-2	-5.158E-2	1660	1.586E-2	-4.822E-2	1660	1.086E-2	-5.481E-2	1660	1.271E-2	-4.521E-2	1660
8.700
8.733	8.317E-3	-5.137E-2	1662	8.619E-3	-4.844E-2	1662	1.228E-2	-5.154E-2	1662	1.224E-2	-4.835E-2	1662	1.625E-2	-5.150E-2	1662	1.590E-2	-4.822E-2	1662	1.176E-2	-5.499E-2	1662	1.202E-2	-4.529E-2	1662
8.767
8.800	8.360E-3	-5.141E-2	1664	8.662E-3	-4.870E-2	1664	1.232E-2	-5.167E-2	1664	1.211E-2	-4.848E-2	1664	1.603E-2	-5.145E-2	1664	1.569E-2	-4.818E-2	1664	1.284E-2	-5.477E-2	1664	1.120E-2	-4.521E-2	1664
8.833
8.867	8.231E-3	-5.137E-2	1666	8.403E-3	-4.839E-2	1666	1.232E-2	-5.141E-2	1666	1.181E-2	-4.831E-2	1666	1.594E-2	-5.128E-2	1666	1.577E-2	-4.805E-2	1666	1.383E-2	-5.451E-2	1666	1.069E-2	-4.516E-2	1666
8.900
8.933	7.972E-3	-5.120E-2	1668	8.576E-3	-4.826E-2	1668	1.232E-2	-5.137E-2	1668	1.176E-2	-4.818E-2	1668	1.560E-2	-5.115E-2	1668	1.569E-2	-4.788E-2	1668	1.413E-2	-5.451E-2	1668	1.021E-2	-4.499E-2	1668
8.967
9.000	8.102E-3	-5.120E-2	1670	8.102E-3	-4.822E-2	1670	1.215E-2	-5.107E-2	1670	1.133E-2	-4.796E-2	1670	1.551E-2	-5.089E-2	1670	1.569E-2	-4.792E-2	1670	1.383E-2	-5.434E-2	1670	9.825E-3	-4.495E-2	1670
9.033
9.067	7.800E-3	-5.085E-2	1672	8.015E-3	-4.796E-2	1672	1.185E-2	-5.102E-2	1672	1.142E-2	-4.788E-2	1672	1.538E-2	-5.085E-2	1672	1.534E-2	-4.762E-2	1672	1.280E-2	-5.460E-2	1672	9.394E-3	-4.490E-2	1672
9.100
9.133	7.800E-3	-5.089E-2	1674	7.757E-3	-4.796E-2	1674	1.155E-2	-5.085E-2	1674	1.112E-2	-4.775E-2	1674	1.508E-2	-5.072E-2	1674	1.534E-2	-4.745E-2	1674	1.194E-2	-5.438E-2	1674	9.179E-3	-4.495E-2	1674
9.167
9.200	7.757E-3	-5.072E-2	1676	7.541E-3	-4.783E-2	1676	1.146E-2	-5.089E-2	1676	1.112E-2	-4.766E-2	1676	1.487E-2	-5.063E-2	1676	1.508E-2	-4.745E-2	1676	1.108E-2	-5.447E-2	1676	8.963E-3	-4.495E-2	1676
9.233
9.267	7.757E-3	-5.085E-2	1678	7.240E-3	-4.779E-2	1678	1.129E-2	-5.089E-2	1678	1.103E-2	-4.770E-2	1678	1.482E-2	-5.072E-2	1678	1.513E-2	-4.749E-2	1678	1.064E-2	-5.434E-2	1678	9.911E-3	-4.490E-2	1678
9.300
9.333	7.714E-3	-5.072E-2	1680	7.240E-3	-4.779E-2	1680	1.120E-2	-5.089E-2	1680	1.120E-2	-4.766E-2	1680	1.478E-2	-5.076E-2	1680	1.495E-2	-4.753E-2	1680	1.026E-2	-5.438E-2	1680	1.112E-2	-4.469E-2	1680
9.367
9.400	7.714E-3	-5.076E-2	1682	7.240E-3	-4.770E-2	1682	1.129E-2	-5.081E-2	1682	1.116E-2	-4.762E-2	1682	1.482E-2	-5.068E-2	1682	1.491E-2	-4.749E-2	1682	9.998E-3	-5.425E-2	1682	1.202E-2	-4.464E-2	1682
9.433
9.467	7.800E-3	-5.051E-2	1684	7.455E-3	-4.758E-2	1684	1.125E-2	-5.072E-2	1684	1.129E-2	-4.758E-2	1684	1.487E-2	-5.055E-2	1684	1.491E-2	-4.740E-2	1684	9.911E-3	-5.430E-2	1684	1.288E-2	-4.452E-2	1684
9.500
9.533	7.886E-3	-5.059E-2	1686	7.498E-3	-4.753E-2	1686	1.133E-2	-5.051E-2	1686	1.151E-2	-4.723E-2	1686	1.491E-2	-5.055E-2	1686	1.495E-2	-4.732E-2	1686	9.567E-3	-5.400E-2	1686	1.327E-2	-4.464E-2	1686
9.567
9.600	8.102E-3	-5.051E-2	1688	7.671E-3	-4.758E-2	1688	1.138E-2	-5.059E-2	1688	1.159E-2	-4.745E-2	1688	1.530E-2	-5.038E-2	1688	1.500E-2	-4.714E-2	1688	9.437E-3	-5.400E-2	1688	1.327E-2	-4.430E-2	1688
9.633
9.667	8.015E-3	-5.059E-2	1690	7.714E-3	-4.753E-2	1690	1.164E-2	-5.063E-2	1690	1.155E-2	-4.736E-2	1690	1.547E-2	-5.051E-2	1690	1.504E-2	-4.736E-2	1690	9.394E-3	-5.387E-2	1690	1.258E-2	-4.434E-2	1690
9.700
9.733	8.058E-3	-5.068E-2	1692	7.972E-3	-4.775E-2	1692	1.168E-2	-5.068E-2	1692	1.172E-2	-4.749E-2	1692	1.556E-2	-5.063E-2	1692	1.513E-2	-4.736E-2	1692	1.013E-2	-5.408E-2	1692	1.176E-2	-4.426E-2	1692
9.767
9.800	8.015E-3	-5.089E-2	1694	7.929E-3	-4.788E-2	1694	1.185E-2	-5.076E-2	1694	1.172E-2	-4.775E-2	1694	1.582E-2	-5.089E-2	1694	1.504E-2	-4.736E-2	1694	1.116E-2	-5.404E-2	1694	1.142E-2	-4.460E-2	1694
9.833
9.867	7.972E-3	-5.085E-2	1696	8.102E-3	-4.788E-2	1696	1.194E-2	-5.085E-2	1696	1.181E-2	-4.766E-2	1696	1.573E-2	-5.098E-2	1696	1.534E-2	-4.753E-2	1696	1.258E-2	-5.404E-2	1696	1.073E-2	-4.452E-2	1696
9.900
9.933	8.145E-3	-5.107E-2	1698	8.188E-3	-4.796E-2	1698	1.228E-2	-5.089E-2	1698	1.168E-2	-4.779E-2	1698	1.586E-2	-5.085E-2	1698	1.517E-2	-4.753E-2	1698	1.383E-2	-5.382E-2	1698	1.013E-2	-4.477E-2	1698
9.967
10.000	8.317E-3	-5.085E-2	1700	8.274E-3	-4.796E-2	1700	1.228E-2	-5.089E-2	1700	1.181E-2	-4.766E-2	1700	1.573E-2	-5.072E-2	1700	1.547E-2	-4.745E-2	1700	1.517E-2	-5.361E-2	1700	9.782E-3	-4.473E-2	1700
10.033
10.067	8.317E-3	-5.094E-2	1702	8.274E-3	-4.792E-2	1702	1.254E-2	-5.089E-2	1702	1.181E-2	-4.775E-2	1702	1.577E-2	-5.081E-2	1702	1.530E-2	-4.740E-2	1702	1.448E-2	-5.344E-2	1702	9.610E-3	-4.490E-2	1702
10.100
10.133	8.360E-3	-5.076E-2	1704	8.274E-3	-4.792E-2	1704	1.241E-2	-5.081E-2	1704	1.181E-2	-4.762E-2	1704	1.569E-2	-5.051E-2	1704	1.551E-2	-4.732E-2	1704	1.431E-2	-5.378E-2	1704	9.179E-3	-4.495E-2	1704
10.167
10.200	8.489E-3	-5.089E-2	1706	8.231E-3	-4.783E-2	1706	1.250E-2	-5.051E-2	1706	1.194E-2	-4.745E-2	1706	1.569E-2	-5.063E-2	1706	1.543E-2	-4.719E-2	1706	1.336E-2	-5.387E-2	1706	9.437E-3	-4.521E-2	1706
10.233
10.267	8.662E-3	-5.076E-2	1708	8.188E-3	-4.792E-2	1708	1.245E-2	-5.076E-2	1708	1.202E-2	-4.762E-2	1708	1.569E-2	-5.051E-2	1708	1.573E-2	-4.723E-2	1708	1.293E-2	-5.404E-2	1708	9.653E-3	-4.490E-2	1708
10.300
10.333	8.705E-3	-5.089E-2	1710	8.231E-3	-4.783E-2	1710	1.250E-2	-5.059E-2	1710	1.211E-2	-4.740E-2	1710	1.577E-2	-5.055E-2	1710	1.564E-2	-4.701E-2	1710	1.254E-2	-5.404E-2	1710	1.077E-2	-4.469E-2	1710
10.367
10.400	9.136E-3	-5.076E-2	1712	8.145E-3	-4.792E-2	1712	1.254E-2	-5.068E-2	1712	1.232E-2	-4.749E-2	1712	1.586E-2	-5.046E-2	1712	1.582E-2	-4.710E-2	1712	1.237E-2	-5.421E-2	1712	1.207E-2	-4.404E-2	1712
10.433
10.467	8.963E-3	-5.089E-2	1714	8.317E-3	-4.792E-2	1714	1.254E-2	-5.063E-2	1714	1.232E-2	-4.740E-2	1714	1.603E-2	-5.033E-2	1714	1.594E-2	-4.693E-2	1714	1.194E-2	-5.408E-2	1714	1.241E-2	-4.383E-2	1714
10.500
10.533	9.351E-3	-5.076E-2	1716	8.317E-3	-4.796E-2	1716	1.271E-2	-5.068E-2	1716	1.250E-2	-4.745E-2	1716	1.616E-2	-5.029E-2	1716	1.590E-2	-4.706E-2	1716	1.172E-2	-5.421E-2	1716	1.254E-2	-4.391E-2	1716
10.567
10.600	9.394E-3	-5.094E-2	1718	8.748E-3	-4.801E-2	1718	1.284E-2	-5.059E-2	1718	1.271E-2	-4.740E-2	1718	1.655E-2	-5.029E-2	1718	1.612E-2	-4.680E-2	1718	1.146E-2	-5.408E-2	1718	1.258E-2	-4.387E-2	1718
10.633
10.667	9.394E-3	-5.081E-2	1720	8.834E-3	-4.796E-2	1720	1.293E-2	-5.068E-2	1720	1.267E-2	-4.745E-2	1720	1.659E-2	-5.029E-2	1720	1.594E-2	-4.701E-2	1720	1.125E-2	-5.413E-2	1720	1.258E-2	-4.391E-2	1720
10.700
10.733	9.308E-3	-5.089E-2	1722	8.963E-3	-4.796E-2	1722	1.301E-2	-5.055E-2	1722	1.280E-2	-4.740E-2	1722	1.689E-2	-5.007E-2	1722	1.612E-2	-4.667E-2	1722	1.116E-2	-5.387E-2	1722	1.232E-2	-4.391E-2	1722
10.767
10.800	9.481E-3	-5.085E-2	1724	9.179E-3	-4.779E-2	1724	1.306E-2	-5.055E-2	1724	1.280E-2	-4.736E-2	1724	1.681E-2	-5.016E-2	1724	1.612E-2	-4.689E-2	1724	1.215E-2	-5.387E-2	1724	1.168E-2	-4.408E-2	1724
10.833
10.867	9.265E-3	-5.081E-2	1726	9.394E-3	-4.783E-2	1726	1.336E-2	-5.046E-2	1726	1.271E-2	-4.740E-2	1726	1.694E-2	-5.007E-2	1726	1.612E-2	-4.658E-2	1726	1.336E-2	-5.369E-2	1726	1.125E-2	-4.400E-2	1726
10.900
10.933	9.394E-3	-5.085E-2	1728	9.394E-3	-4.775E-2	1728	1.323E-2	-5.046E-2	1728	1.280E-2	-4.727E-2	1728	1.698E-2	-5.016E-2	1728	1.620E-2	-4.684E-2	1728	1.500E-2	-5.309E-2	1728	1.077E-2	-4.417E-2	1728
10.967
11.000	9.437E-3	-5.076E-2	1730	9.524E-3	-4.775E-2	1730	1.370E-2	-5.025E-2	1730	1.276E-2	-4.736E-2	1730	1.698E-2	-4.990E-2	1730	1.633E-2	-4.654E-2	1730	1.586E-2	-5.279E-2	1730	1.056E-2	-4.417E-2	1730
11.033
11.067	9.567E-3	-5.059E-2	1732	9.394E-3	-4.753E-2	1732	1.345E-2	-5.038E-2	1732	1.280E-2	-4.723E-2	1732	1.698E-2	-4.995E-2	1732	1.646E-2	-4.667E-2	1732	1.638E-2	-5.266E-2	1732	1.039E-2	-4.430E-2	1732
11.100
11.133	9.567E-3	-5.063E-2	1734	9.481E-3	-4.770E-2	1734	1.375E-2	-5.020E-2	1734	1.280E-2	-4.719E-2	1734	1.702E-2	-4.986E-2	1734	1.638E-2	-4.645E-2	1734	1.590E-2	-5.270E-2	1734	1.026E-2	-4.456E-2	1734
11.167
11.200	9.653E-3	-5.051E-2	1736	9.308E-3	-4.736E-2	1736	1.353E-2	-5.016E-2	1736	1.284E-2	-4.710E-2	1736	1.707E-2	-4.995E-2	1736	1.650E-2	-4.654E-2	1736	1.521E-2	-5.335E-2	1736	1.026E-2	-4.452E-2	1736
11.233
11.267	9.825E-3	-5.051E-2	1738	9.308E-3	-4.758E-2	1738	1.353E-2	-5.007E-2	1738	1.293E-2	-4.701E-2	1738	1.707E-2	-4.956E-2	1738	1.650E-2	-4.624E-2	1738	1.444E-2	-5.344E-2	1738	1.021E-2	-4.477E-2	1738
11.300
11.333	9.911E-3	-5.046E-2	1740	9.136E-3	-4.745E-2	1740	1.349E-2	-5.012E-2	1740	1.288E-2	-4.701E-2	1740	1.685E-2	-4.995E-2	1740	1.663E-2	-4.645E-2	1740	1.379E-2	-5.361E-2	1740	1.125E-2	-4.417E-2	1740
11.367
11.400	9.825E-3	-5.059E-2	1742	9.093E-3	-4.749E-2	1742	1.349E-2	-5.016E-2	1742	1.306E-2	-4.723E-2	1742	1.694E-2	-4.964E-2	1742	1.655E-2	-4.645E-2	1742	1.323E-2	-5.365E-2	1742	1.271E-2	-4.434E-2	1742
11.433
11.467	1.004E-2	-5.059E-2	1744	9.007E-3	-4.758E-2	1744	1.336E-2	-5.029E-2	1744	1.301E-2	-4.714E-2	1744	1.676E-2	-5.012E-2	1744	1.655E-2	-4.663E-2	1744	1.271E-2	-5.395E-2	1744	1.349E-2	-4.426E-2	1744
11.500
11.533	9.825E-3	-5.059E-2	1746	9.093E-3	-4.762E-2	1746	1.340E-2	-5.025E-2	1746	1.314E-2	-4.714E-2	1746	1.694E-2	-4.964E-2	1746	1.650E-2	-4.663E-2	1746	1.250E-2	-5.378E-2	1746	1.353E-2	-4.426E-2	1746
11.567
11.600	9.825E-3	-5.081E-2	1748	9.007E-3	-4.770E-2	1748	1.332E-2	-5.033E-2	1748	1.297E-2	-4.714E-2	1748	1.694E-2	-5.012E-2	1748	1.625E-2	-4.676E-2	1748	1.228E-2	-5.400E-2	1748	1.353E-2	-4.421E-2	1748
11.633
11.667	9.739E-3	-5.059E-2	1750	9.265E-3	-4.766E-2	1750	1.332E-2	-5.033E-2	1750	1.314E-2	-4.719E-2	1750	1.702E-2	-4.973E-2	1750	1.629E-2	-4.650E-2	1750	1.189E-2	-5.378E-2	1750	1.366E-2	-4.426E-2	1750
11.700
11.733	9.653E-3	-5.085E-2	1752	9.050E-3	-4.770E-2	1752	1.314E-2	-5.055E-2	1752	1.288E-2	-4.732E-2	1752	1.711E-2	-5.012E-2	1752	1.629E-2	-4.680E-2	1752	1.155E-2	-5.395E-2	1752	1.314E-2	-4.421E-2	1752
11.767
11.800	9.653E-3	-5.068E-2	1754	9.437E-3	-4.783E-2	1754	1.319E-2	-5.046E-2	1754	1.301E-2	-4.714E-2	1754	1.702E-2	-4.982E-2	1754	1.629E-2	-4.654E-2	1754	1.155E-2	-5.378E-2	1754	1.254E-2	-4.417E-2	1754
11.833
11.867	9.394E-3	-5.094E-2	1756	9.222E-3	-4.770E-2	1756	1.310E-2	-5.059E-2	1756	1.280E-2	-4.740E-2	1756	1.711E-2	-5.016E-2	1756	1.607E-2	-4.680E-2	1756	1.228E-2	-5.400E-2	1756	1.202E-2	-4.434E-2	1756
11.900
11.933	9.567E-3	-5.068E-2	1758	9.394E-3	-4.783E-2	1758	1.323E-2	-5.038E-2	1758	1.280E-2	-4.727E-2	1758	1.694E-2	-4.990E-2	1758	1.625E-2	-4.658E-2	1758	1.379E-2	-5.369E-2	1758	1.146E-2	-4.413E-2	1758
11.967
12.000	9.222E-3	-5.081E-2	1760	9.265E-3	-4.766E-2	1760	1.323E-2	-5.042E-2	1760	1.254E-2	-4.727E-2	1760	1.694E-2	-5.016E-2	1760	1.620E-2	-4.671E-2	1760	1.508E-2	-5.339E-2	1760	1.077E-2	-4.439E-2	1760
12.033
12.067	9.437E-3	-5.068E-2	1762	9.351E-3	-4.783E-2	1762	1.345E-2	-5.033E-2	1762	1.271E-2	-4.723E-2	1762	1.672E-2	-4.986E-2	1762	1.620E-2	-4.654E-2	1762	1.582E-2	-5.309E-2	1762	1.030E-2	-4.434E-2	1762
12.100
12.133	9.308E-3	-5.068E-2	1764	9.179E-3	-4.766E-2	1764	1.332E-2	-5.038E-2	1764	1.254E-2	-4.727E-2	1764	1.685E-2	-5.007E-2	1764	1.625E-2	-4.671E-2	1764	1.603E-2	-5.309E-2	1764	1.034E-2	-4.464E-2	1764
12.167
12.200	9.610E-3	-5.063E-2	1766	9.136E-3	-4.783E-2	1766	1.345E-2	-5.025E-2	1766	1.254E-2	-4.714E-2	1766	1.668E-2	-4.986E-2	1766	1.629E-2	-4.645E-2	1766	1.543E-2	-5.305E-2	1766	9.782E-3	-4.486E-2	1766
12.233
12.267	9.481E-3	-5.055E-2	1768	9.093E-3	-4.758E-2	1768	1.336E-2	-5.016E-2	1768	1.271E-2	-4.714E-2	1768	1.676E-2	-4.999E-2	1768	1.650E-2	-4.654E-2	1768	1.474E-2	-5.348E-2	1768	9.911E-3	-4.469E-2	1768
12.300
12.333	9.782E-3	-5.046E-2	1770	9.050E-3	-4.766E-2	1770	1.340E-2	-5.016E-2	1770	1.276E-2	-4.706E-2	1770	1.663E-2	-4.977E-2	1770	1.633E-2	-4.641E-2	1770	1.388E-2	-5.357E-2	1770	1.086E-2	-4.443E-2	1770
12.367
12.400	9.567E-3	-5.046E-2	1772	9.007E-3	-4.758E-2	1772	1.336E-2	-4.999E-2	1772	1.271E-2	-4.710E-2	1772	1.663E-2	-4.990E-2	1772	1.655E-2	-4.650E-2	1772	1.323E-2	-5.361E-2	1772	1.172E-2	-4.408E-2	1772
12.433
12.467	9.782E-3	-5.055E-2	1774	8.877E-3	-4.762E-2	1774	1.327E-2	-5.020E-2	1774	1.276E-2	-4.706E-2	1774	1.663E-2	-4.973E-2	1774	1.638E-2	-4.628E-2	1774	1.280E-2	-5.374E-2	1774	1.164E-2	-4.430E-2	1774
12.500
12.533	9.782E-3	-5.063E-2	1776	8.920E-3	-4.775E-2	1776	1.314E-2	-5.020E-2	1776	1.258E-2	-4.727E-2	1776	1.672E-2	-4.990E-2	1776	1.633E-2	-4.663E-2	1776	1.232E-2	-5.395E-2	1776	1.159E-2	-4.443E-2	1776
12.567
12.600	9.739E-3	-5.081E-2	1778	8.748E-3	-4.792E-2	1778	1.301E-2	-5.038E-2	1778	1.250E-2	-4.732E-2	1778	1.672E-2	-4.982E-2	1778	1.629E-2	-4.645E-2	1778	1.202E-2	-5.400E-2	1778	1.151E-2	-4.460E-2	1778
12.633
12.667	9.481E-3	-5.120E-2	1780	8.877E-3	-4.805E-2	1780	1.297E-2	-5.042E-2	1780	1.232E-2	-4.749E-2	1780	1.689E-2	-5.007E-2	1780	1.607E-2	-4.689E-2	1780	1.164E-2	-5.421E-2	1780	1.168E-2	-4.464E-2	1780
12.700
12.733	9.481E-3	-5.132E-2	1782	8.748E-3	-4.835E-2	1782	1.280E-2	-5.063E-2	1782	1.232E-2	-4.766E-2	1782	1.694E-2	-5.020E-2	1782	1.603E-2	-4.676E-2	1782	1.146E-2	-5.430E-2	1782	1.168E-2	-4.495E-2	1782
12.767
12.800	9.222E-3	-5.150E-2	1784	8.748E-3	-4.865E-2	1784	1.267E-2	-5.094E-2	1784	1.224E-2	-4.783E-2	1784	1.685E-2	-5.033E-2	1784	1.577E-2	-4.706E-2	1784	1.138E-2	-5.438E-2	1784	1.142E-2	-4.464E-2	1784
12.833
12.867	9.136E-3	-5.154E-2	1786	8.662E-3	-4.861E-2	1786	1.263E-2	-5.107E-2	1786	1.224E-2	-4.779E-2	1786	1.663E-2	-5.025E-2	1786	1.564E-2	-4.693E-2	1786	1.181E-2	-5.430E-2	1786	1.164E-2	-4.482E-2	1786
12.900
12.933	9.007E-3	-5.171E-2	1788	8.576E-3	-4.865E-2	1788	1.267E-2	-5.094E-2	1788	1.224E-2	-4.783E-2	1788	1.668E-2	-5.055E-2	1788	1.569E-2	-4.714E-2	1788	1.314E-2	-5.438E-2	1788	1.146E-2	-4.469E-2	1788
12.967
13.000	9.007E-3	-5.154E-2	1790	8.791E-3	-4.861E-2	1790	1.288E-2	-5.107E-2	1790	1.220E-2	-4.796E-2	1790	1.659E-2	-5.033E-2	1790	1.560E-2	-4.714E-2	1790	1.465E-2	-5.421E-2	1790	1.129E-2	-4.482E-2	1790
13.033
13.067	8.877E-3	-5.171E-2	1792	8.748E-3	-4.852E-2	1792	1.276E-2	-5.098E-2	1792	1.211E-2	-4.792E-2	1792	1.650E-2	-5.063E-2	1792	1.573E-2	-4.727E-2	1792	1.547E-2	-5.369E-2	1792	1.090E-2	-4.482E-2	1792
13.100
13.133	9.136E-3	-5.158E-2	1794	8.834E-3	-4.857E-2	1794	1.306E-2	-5.098E-2	1794	1.220E-2	-4.779E-2	1794	1.650E-2	-5.033E-2	1794	1.586E-2	-4.727E-2	1794	1.582E-2	-5.348E-2	1794	1.043E-2	-4.490E-2	1794
13.167
13.200	9.050E-3	-5.141E-2	1796	8.834E-3	-4.852E-2	1796	1.280E-2	-5.098E-2	1796	1.215E-2	-4.788E-2	1796	1.646E-2	-5.063E-2	1796	1.590E-2	-4.727E-2	1796	1.538E-2	-5.395E-2	1796	9.998E-3	-4.508E-2	1796
13.233
13.267	9.179E-3	-5.150E-2	1798	8.834E-3	-4.857E-2	1798	1.306E-2	-5.111E-2	1798	1.228E-2	-4.792E-2	1798	1.646E-2	-5.042E-2	1798	1.586E-2	-4.727E-2	1798	1.444E-2	-5.443E-2	1798	9.653E-3	-4.538E-2	1798
13.300
13.333	9.265E-3	-5.132E-2	1800	8.748E-3	-4.852E-2	1800	1.280E-2	-5.094E-2	1800	1.224E-2	-4.788E-2	1800	1.629E-2	-5.063E-2	1800	1.599E-2	-4.727E-2	1800	1.357E-2	-5.464E-2	1800	9.825E-3	-4.546E-2	1800
