## Supplementary material for "Trunk muscle activity across various trunk–limb coordination patterns in centipede locomotion": Data S1: rubi-fast-#1-2-track.csv

#multi:
	mass A			mass B			mass C			mass D			mass E			mass F			mass G			mass H
t	x	y	frame	x	y	frame	x	y	frame	x	y	frame	x	y	frame	x	y	frame	x	y	frame	x	y	frame
0.000	44.25	-79.75	2000	48.00	-63.00	2000	62.75	-86.00	2000	69.25	-69.50	2000	82.00	-93.50	2000	87.75	-76.00	2000	48.25	-104.8	2000	78.50	-55.25	2000
0.033
0.067	44.50	-80.00	2002	47.25	-63.00	2002	63.25	-86.75	2002	69.75	-70.25	2002	82.00	-93.75	2002	87.75	-76.00	2002	46.25	-104.3	2002	80.00	-57.50	2002
0.100
0.133	44.50	-80.00	2004	47.25	-63.00	2004	62.75	-87.00	2004	70.50	-70.25	2004	82.75	-93.75	2004	88.00	-76.00	2004	44.25	-102.5	2004	83.75	-58.75	2004
0.167
0.200	44.50	-79.75	2006	48.00	-63.25	2006	62.50	-87.25	2006	70.75	-70.25	2006	82.75	-93.75	2006	88.00	-76.00	2006	43.00	-100.5	2006	84.25	-57.25	2006
0.233
0.267	44.50	-79.75	2008	49.25	-63.75	2008	62.00	-87.50	2008	70.75	-70.25	2008	83.50	-94.25	2008	87.75	-76.00	2008	43.00	-98.75	2008	81.25	-54.50	2008
0.300
0.333	43.75	-79.75	2010	49.25	-63.75	2010	62.50	-86.75	2010	70.75	-69.75	2010	83.75	-95.00	2010	88.00	-76.00	2010	41.75	-98.00	2010	77.50	-52.50	2010
0.367
0.400	43.50	-79.25	2012	49.25	-64.00	2012	62.00	-86.75	2012	70.00	-69.50	2012	83.25	-94.75	2012	88.00	-76.25	2012	46.00	-100.0	2012	74.00	-51.50	2012
0.433
0.467	42.75	-79.00	2014	49.25	-64.00	2014	63.00	-86.75	2014	69.50	-69.25	2014	82.75	-94.00	2014	88.00	-76.25	2014	55.75	-103.8	2014	71.75	-50.50	2014
0.500
0.533	42.00	-79.00	2016	49.25	-64.00	2016	64.25	-87.25	2016	69.00	-69.00	2016	82.50	-94.00	2016	87.50	-76.25	2016	61.25	-105.8	2016	68.75	-49.25	2016
0.567
0.600	41.50	-79.00	2018	49.75	-63.75	2018	65.00	-87.25	2018	68.75	-69.00	2018	82.50	-94.00	2018	88.00	-76.75	2018	66.75	-106.0	2018	66.75	-48.75	2018
0.633
0.667	41.50	-79.00	2020	49.75	-63.75	2020	64.50	-88.25	2020	68.75	-69.00	2020	82.50	-94.00	2020	88.25	-76.75	2020	69.25	-106.5	2020	65.00	-48.75	2020
0.700
0.733	42.00	-79.00	2022	49.00	-63.75	2022	64.25	-88.00	2022	68.75	-69.50	2022	82.50	-94.00	2022	89.25	-77.25	2022	66.50	-106.8	2022	62.50	-48.75	2022
0.767
0.800	42.75	-79.50	2024	49.00	-63.75	2024	64.50	-88.00	2024	68.75	-69.25	2024	82.50	-94.00	2024	89.25	-77.25	2024	59.50	-107.3	2024	61.75	-49.25	2024
0.833
0.867	42.75	-79.50	2026	49.00	-63.75	2026	63.75	-88.00	2026	69.00	-69.50	2026	82.50	-94.00	2026	89.75	-77.50	2026	56.75	-107.0	2026	63.75	-51.00	2026
0.900
0.933	43.25	-79.75	2028	48.25	-63.75	2028	63.50	-88.25	2028	69.50	-69.75	2028	82.25	-94.25	2028	90.00	-78.00	2028	52.75	-107.8	2028	69.50	-52.50	2028
0.967
1.000	43.75	-80.50	2030	47.75	-64.25	2030	63.00	-89.25	2030	69.75	-70.25	2030	81.75	-94.25	2030	90.00	-77.75	2030	50.25	-106.5	2030	79.25	-56.00	2030
1.033
1.067	44.25	-81.00	2032	47.50	-64.25	2032	63.00	-88.75	2032	70.25	-70.50	2032	82.75	-94.25	2032	90.00	-77.75	2032	49.25	-105.0	2032	84.25	-58.00	2032
1.100
1.133	45.00	-80.75	2034	47.50	-64.25	2034	63.25	-88.75	2034	70.75	-70.50	2034	84.00	-94.50	2034	90.50	-77.75	2034	47.25	-103.5	2034	87.75	-59.50	2034
1.167
1.200	45.00	-80.50	2036	48.75	-63.75	2036	63.25	-88.50	2036	71.50	-70.50	2036	84.75	-94.50	2036	90.50	-77.25	2036	46.50	-100.8	2036	86.00	-57.75	2036
1.233
1.267	45.25	-79.75	2038	50.00	-63.75	2038	63.50	-87.50	2038	72.00	-70.00	2038	86.00	-94.00	2038	90.50	-76.75	2038	45.50	-98.00	2038	83.00	-55.00	2038
1.300
1.333	45.25	-79.00	2040	52.00	-62.75	2040	64.00	-86.75	2040	72.00	-69.50	2040	86.00	-94.00	2040	90.75	-76.00	2040	46.50	-97.50	2040	79.25	-53.00	2040
1.367
1.400	45.00	-77.75	2042	52.50	-62.50	2042	64.00	-86.75	2042	72.50	-68.25	2042	86.25	-93.75	2042	90.75	-76.00	2042	48.75	-98.50	2042	76.50	-51.50	2042
1.433
1.467	44.50	-77.50	2044	52.50	-62.50	2044	64.75	-86.50	2044	72.50	-67.75	2044	86.75	-92.75	2044	90.75	-75.50	2044	54.25	-103.0	2044	73.25	-49.50	2044
1.500
1.533	44.00	-77.75	2046	52.50	-62.50	2046	65.75	-86.50	2046	70.75	-68.00	2046	86.75	-92.75	2046	91.00	-75.25	2046	64.00	-106.8	2046	70.00	-49.00	2046
1.567
1.600	43.25	-78.25	2048	52.50	-62.50	2048	65.75	-86.75	2048	70.50	-68.00	2048	86.25	-92.75	2048	90.50	-75.50	2048	70.00	-107.0	2048	67.75	-48.00	2048
1.633
1.667	43.00	-79.25	2050	51.50	-62.75	2050	66.00	-87.50	2050	69.75	-68.00	2050	84.50	-92.75	2050	90.00	-75.25	2050	72.25	-106.5	2050	64.50	-48.25	2050
1.700
1.733	43.25	-79.75	2052	51.00	-62.75	2052	65.50	-88.00	2052	69.75	-68.00	2052	84.50	-92.75	2052	90.00	-75.25	2052	69.25	-107.3	2052	64.00	-48.75	2052
1.767
1.800	44.00	-80.00	2054	50.75	-62.50	2054	65.25	-89.00	2054	69.50	-68.25	2054	84.50	-92.75	2054	90.25	-75.50	2054	63.50	-108.0	2054	62.75	-50.00	2054
1.833
1.867	44.25	-80.00	2056	50.25	-62.75	2056	64.50	-87.50	2056	69.25	-68.50	2056	84.50	-92.75	2056	90.50	-75.50	2056	59.00	-108.0	2056	62.75	-50.00	2056
1.900
1.933	44.75	-80.00	2058	49.25	-62.75	2058	63.75	-87.50	2058	69.25	-68.50	2058	84.50	-92.75	2058	90.75	-75.25	2058	55.00	-106.8	2058	65.75	-51.00	2058
1.967
2.000	44.75	-80.00	2060	49.00	-62.75	2060	63.50	-87.50	2060	69.25	-68.50	2060	84.50	-92.75	2060	90.75	-75.25	2060	51.75	-105.3	2060	69.00	-53.50	2060
2.033
2.067	45.00	-80.25	2062	49.00	-62.75	2062	63.25	-87.50	2062	69.25	-69.00	2062	84.50	-92.75	2062	90.75	-75.50	2062	49.25	-104.5	2062	69.00	-54.50	2062
2.100
2.133	45.00	-81.00	2064	48.25	-64.25	2064	62.50	-88.75	2064	69.25	-71.25	2064	83.50	-93.50	2064	90.00	-75.75	2064	46.75	-104.0	2064	69.00	-54.50	2064
2.167
2.200	44.25	-81.75	2066	47.50	-64.75	2066	61.75	-89.00	2066	68.75	-71.25	2066	83.75	-94.00	2066	89.75	-76.25	2066	44.25	-103.5	2066	69.25	-54.50	2066
2.233
2.267	43.25	-82.00	2068	46.75	-65.00	2068	61.50	-88.75	2068	68.25	-71.00	2068	83.25	-94.75	2068	88.50	-76.25	2068	43.50	-101.8	2068	69.25	-54.50	2068
2.300
2.333	42.25	-82.00	2070	46.75	-65.00	2070	60.75	-88.50	2070	68.25	-71.00	2070	83.00	-94.50	2070	87.25	-76.00	2070	41.25	-99.50	2070	74.75	-54.75	2070
2.367
2.400	41.75	-81.50	2072	47.25	-65.00	2072	61.00	-88.50	2072	68.25	-71.00	2072	83.00	-94.50	2072	87.00	-75.75	2072	43.50	-100.3	2072	79.75	-57.00	2072
2.433
2.467	41.50	-81.50	2074	47.25	-65.00	2074	61.50	-89.00	2074	68.25	-71.00	2074	83.00	-94.50	2074	86.75	-75.75	2074	47.75	-103.3	2074	81.50	-57.00	2074
2.500
2.533	41.25	-82.00	2076	47.25	-65.00	2076	62.25	-89.00	2076	68.25	-71.00	2076	83.00	-94.50	2076	87.25	-75.75	2076	53.75	-106.8	2076	82.50	-56.75	2076
2.567
2.600	41.25	-82.75	2078	48.25	-65.25	2078	63.50	-89.75	2078	68.25	-71.00	2078	83.25	-95.25	2078	87.75	-77.25	2078	64.25	-110.0	2078	78.25	-55.25	2078
2.633
2.667	42.00	-83.00	2080	48.00	-65.25	2080	64.25	-91.00	2080	67.25	-72.00	2080	83.00	-95.75	2080	87.75	-78.50	2080	72.00	-111.3	2080	71.75	-54.25	2080
2.700
2.733	41.25	-83.00	2082	47.50	-66.50	2082	64.25	-92.00	2082	67.00	-74.00	2082	82.25	-97.25	2082	87.75	-79.00	2082	71.75	-110.5	2082	66.75	-54.25	2082
2.767
2.800	41.00	-83.00	2084	46.75	-66.50	2084	62.75	-92.75	2084	66.75	-73.75	2084	81.25	-98.00	2084	88.25	-79.50	2084	65.50	-112.3	2084	64.25	-54.00	2084
2.833
2.867	40.75	-83.00	2086	46.75	-66.50	2086	62.50	-92.50	2086	67.00	-73.50	2086	80.50	-98.25	2086	88.75	-80.00	2086	59.00	-112.8	2086	60.75	-54.00	2086
2.900
2.933	41.50	-82.75	2088	46.75	-66.50	2088	62.75	-92.00	2088	67.00	-73.50	2088	80.50	-98.25	2088	89.50	-80.50	2088	56.25	-112.3	2088	60.25	-55.25	2088
2.967
3.000	42.00	-82.75	2090	46.75	-65.75	2090	62.50	-91.50	2090	67.75	-73.25	2090	80.50	-98.25	2090	89.50	-80.75	2090	52.75	-111.5	2090	65.50	-55.75	2090
3.033
3.067	43.00	-82.25	2092	47.00	-65.25	2092	62.50	-90.50	2092	68.50	-73.50	2092	80.25	-97.00	2092	89.50	-81.00	2092	49.75	-108.8	2092	73.50	-58.50	2092
3.100
3.133	44.00	-82.00	2094	47.25	-64.75	2094	62.50	-90.00	2094	69.25	-73.25	2094	81.25	-96.00	2094	89.25	-80.25	2094	48.75	-107.5	2094	81.00	-61.00	2094
3.167
3.200	44.50	-81.00	2096	48.00	-64.25	2096	62.50	-89.50	2096	70.50	-72.75	2096	83.25	-95.75	2096	89.00	-79.50	2096	47.25	-105.0	2096	85.00	-61.75	2096
3.233
3.267	45.00	-81.25	2098	48.75	-64.25	2098	63.00	-89.00	2098	70.50	-72.75	2098	83.50	-95.50	2098	89.25	-79.00	2098	45.75	-102.5	2098	86.75	-61.50	2098
3.300
3.333	45.25	-81.00	2100	49.75	-64.50	2100	63.25	-89.00	2100	70.75	-72.25	2100	83.50	-95.50	2100	89.50	-79.00	2100	45.25	-101.8	2100	84.25	-57.25	2100
3.367
3.400	45.50	-80.50	2102	50.50	-63.25	2102	64.00	-88.50	2102	71.00	-71.50	2102	84.75	-95.50	2102	89.50	-78.75	2102	44.50	-100.0	2102	82.00	-53.25	2102
3.433
3.467	45.25	-80.00	2104	50.75	-62.50	2104	64.25	-88.00	2104	71.00	-71.00	2104	85.25	-95.00	2104	90.00	-78.75	2104	44.25	-98.25	2104	78.50	-52.00	2104
3.500
3.533	44.50	-78.50	2106	51.50	-62.50	2106	64.25	-87.75	2106	71.25	-70.25	2106	84.75	-94.25	2106	90.00	-78.25	2106	47.50	-100.5	2106	74.50	-50.75	2106
3.567
3.600	44.25	-78.50	2108	51.50	-62.50	2108	64.25	-86.50	2108	71.00	-69.00	2108	84.25	-92.50	2108	90.00	-77.75	2108	55.00	-104.3	2108	71.25	-49.75	2108
3.633
3.667	43.50	-78.50	2110	51.50	-62.50	2110	65.00	-86.75	2110	69.75	-69.75	2110	84.50	-92.50	2110	90.00	-78.25	2110	62.25	-105.5	2110	67.50	-48.25	2110
3.700
3.733	43.50	-78.50	2112	51.50	-62.50	2112	65.75	-87.50	2112	69.75	-69.75	2112	84.50	-92.50	2112	90.00	-78.00	2112	69.25	-107.0	2112	65.50	-50.75	2112
3.767
3.800	43.50	-78.50	2114	51.50	-62.50	2114	66.25	-87.50	2114	69.75	-69.75	2114	84.50	-92.50	2114	90.25	-77.75	2114	71.25	-107.0	2114	63.50	-50.50	2114
3.833
3.867	43.50	-78.50	2116	51.50	-62.50	2116	65.50	-87.50	2116	69.75	-69.75	2116	84.50	-92.50	2116	90.50	-77.50	2116	68.50	-107.0	2116	62.25	-50.00	2116
3.900
3.933	43.50	-78.50	2118	51.00	-62.00	2118	65.50	-86.75	2118	69.75	-69.75	2118	83.75	-92.50	2118	90.00	-77.00	2118	61.75	-106.8	2118	61.75	-50.00	2118
3.967
4.000	43.50	-78.25	2120	51.00	-61.50	2120	64.75	-86.50	2120	69.75	-69.25	2120	83.75	-92.50	2120	90.25	-76.75	2120	57.75	-105.5	2120	63.50	-51.00	2120
4.033
4.067	44.00	-78.25	2122	50.00	-61.50	2122	64.75	-86.50	2122	69.75	-69.25	2122	83.75	-92.50	2122	90.25	-76.50	2122	54.50	-104.5	2122	68.00	-51.00	2122
4.100
4.133	44.00	-78.50	2124	48.00	-61.50	2124	64.25	-86.75	2124	69.75	-69.25	2124	83.00	-92.50	2124	89.75	-76.25	2124	51.50	-103.5	2124	75.50	-53.00	2124
4.167
4.200	43.75	-78.25	2126	48.00	-61.50	2126	63.50	-86.75	2126	69.75	-69.25	2126	82.50	-92.00	2126	89.50	-76.50	2126	48.00	-102.3	2126	80.50	-57.25	2126
4.233
4.267	43.50	-78.25	2128	47.75	-61.50	2128	62.75	-86.50	2128	70.50	-69.75	2128	82.75	-92.00	2128	89.50	-76.50	2128	46.00	-101.3	2128	83.75	-59.00	2128
4.300
4.333	43.75	-77.75	2130	47.75	-61.50	2130	62.75	-85.75	2130	70.50	-69.75	2130	83.25	-92.50	2130	89.50	-76.50	2130	44.50	-99.50	2130	83.00	-58.50	2130
4.367
4.400	43.75	-77.50	2132	48.75	-60.50	2132	63.00	-85.25	2132	71.25	-69.00	2132	84.50	-92.50	2132	89.50	-76.50	2132	44.50	-97.50	2132	82.75	-55.25	2132
4.433
4.467	43.75	-77.50	2134	49.75	-60.25	2134	62.25	-84.75	2134	71.25	-68.25	2134	85.00	-92.50	2134	89.50	-76.50	2134	43.75	-95.50	2134	80.25	-52.75	2134
4.500
4.533	43.25	-76.00	2136	50.50	-60.25	2136	62.25	-84.75	2136	71.25	-68.25	2136	85.00	-92.50	2136	89.50	-76.50	2136	44.75	-96.25	2136	77.00	-50.50	2136
4.567
4.600	43.50	-76.75	2138	50.50	-60.25	2138	62.75	-84.75	2138	71.00	-67.75	2138	85.00	-92.50	2138	89.50	-76.00	2138	47.75	-98.25	2138	74.00	-47.25	2138
4.633
4.667	42.50	-76.00	2140	50.50	-60.25	2140	63.25	-84.50	2140	70.25	-66.75	2140	84.75	-92.00	2140	89.25	-75.00	2140	55.75	-101.0	2140	70.50	-45.75	2140
4.700
4.733	42.00	-75.50	2142	51.00	-59.50	2142	64.25	-84.50	2142	69.25	-66.25	2142	83.00	-90.75	2142	88.75	-74.50	2142	63.25	-103.5	2142	68.50	-45.50	2142
4.767
4.800	42.00	-75.50	2144	51.00	-59.50	2144	64.75	-84.75	2144	69.25	-66.25	2144	82.50	-89.25	2144	88.75	-74.00	2144	68.25	-103.5	2144	65.75	-45.00	2144
4.833
4.867	41.75	-75.75	2146	51.00	-59.50	2146	64.75	-84.75	2146	68.25	-66.25	2146	82.50	-89.25	2146	88.75	-73.75	2146	70.00	-102.5	2146	65.25	-45.00	2146
4.900
4.933	41.75	-75.75	2148	51.00	-59.50	2148	64.75	-84.75	2148	67.75	-66.50	2148	82.50	-89.25	2148	89.00	-74.25	2148	66.00	-103.3	2148	64.25	-45.50	2148
4.967
5.000	41.75	-75.75	2150	50.25	-59.00	2150	63.75	-84.75	2150	67.75	-66.25	2150	82.00	-89.75	2150	89.00	-74.25	2150	60.00	-104.5	2150	62.50	-45.50	2150
5.033
5.067	42.25	-75.25	2152	49.25	-58.50	2152	63.00	-84.75	2152	67.00	-67.25	2152	80.75	-90.00	2152	88.50	-74.00	2152	55.25	-103.5	2152	60.75	-46.25	2152
5.100
5.133	41.75	-75.25	2154	48.25	-57.75	2154	62.25	-84.75	2154	66.25	-67.75	2154	80.25	-90.25	2154	88.50	-74.00	2154	51.00	-102.5	2154	60.50	-46.00	2154
5.167
5.200	41.75	-74.50	2156	47.75	-57.25	2156	62.00	-84.50	2156	66.75	-67.25	2156	79.00	-90.75	2156	88.25	-73.75	2156	49.00	-101.8	2156	65.75	-50.00	2156
5.233
5.267	42.50	-74.50	2158	47.75	-57.25	2158	61.25	-84.00	2158	67.50	-66.75	2158	78.50	-90.25	2158	88.25	-73.75	2158	46.00	-100.8	2158	72.50	-52.00	2158
5.300
5.333	42.50	-74.50	2160	47.75	-57.25	2160	61.25	-83.50	2160	68.25	-66.50	2160	79.25	-90.25	2160	88.25	-73.75	2160	45.25	-98.25	2160	77.25	-53.00	2160
5.367
5.400	42.25	-74.50	2162	47.75	-57.25	2162	61.00	-82.50	2162	68.75	-66.25	2162	80.75	-90.25	2162	88.25	-73.75	2162	43.50	-96.50	2162	79.00	-54.00	2162
5.433
5.467	42.25	-74.25	2164	47.75	-57.25	2164	60.75	-83.25	2164	68.75	-66.50	2164	81.25	-89.75	2164	88.25	-73.75	2164	41.75	-94.50	2164	78.50	-53.75	2164
5.500
5.533	42.50	-74.00	2166	47.75	-57.25	2166	60.75	-83.00	2166	68.75	-66.50	2166	80.75	-89.75	2166	88.00	-73.75	2166	40.25	-92.50	2166	77.75	-53.50	2166
5.567
5.600	42.50	-73.75	2168	48.00	-57.25	2168	60.25	-83.00	2168	68.75	-66.50	2168	80.75	-89.75	2168	87.75	-73.25	2168	40.00	-91.75	2168	77.75	-53.50	2168
5.633
5.667	42.00	-74.25	2170	49.00	-57.25	2170	60.00	-83.25	2170	68.75	-66.50	2170	82.00	-90.00	2170	87.75	-73.25	2170	42.50	-93.25	2170	76.75	-53.00	2170
5.700
5.733	41.75	-74.25	2172	48.75	-57.50	2172	60.75	-84.00	2172	68.00	-65.75	2172	81.50	-90.00	2172	87.75	-73.25	2172	47.75	-96.25	2172	74.25	-49.50	2172
5.767
5.800	41.25	-74.25	2174	47.50	-58.75	2174	62.25	-84.00	2174	68.00	-65.75	2174	81.50	-90.00	2174	87.75	-73.25	2174	58.00	-101.5	2174	70.50	-48.75	2174
5.833
5.867	41.00	-75.00	2176	47.50	-58.75	2176	62.25	-84.00	2176	68.00	-65.75	2176	81.25	-90.00	2176	87.25	-73.25	2176	65.50	-103.5	2176	67.00	-48.25	2176
5.900
5.933	40.00	-75.75	2178	47.50	-59.25	2178	62.75	-85.00	2178	67.25	-66.25	2178	81.25	-90.00	2178	87.25	-73.25	2178	68.75	-103.3	2178	63.50	-47.00	2178
5.967
6.000	39.75	-76.00	2180	47.25	-59.75	2180	62.00	-84.75	2180	66.25	-66.50	2180	81.25	-90.00	2180	87.50	-73.75	2180	66.00	-104.3	2180	61.75	-47.50	2180
6.033
6.067	39.75	-76.00	2182	47.25	-59.75	2182	61.00	-85.25	2182	66.25	-67.00	2182	80.50	-90.25	2182	87.50	-73.75	2182	62.25	-105.0	2182	63.75	-48.00	2182
6.100
6.133	40.00	-76.00	2184	47.25	-59.75	2184	60.50	-85.50	2184	66.25	-67.00	2184	80.00	-90.25	2184	87.50	-73.75	2184	55.75	-105.8	2184	64.75	-48.25	2184
6.167
6.200	40.75	-75.50	2186	47.50	-59.00	2186	60.25	-84.75	2186	66.50	-67.25	2186	80.00	-90.75	2186	87.75	-73.75	2186	51.75	-104.8	2186	65.50	-48.25	2186
6.233
6.267	40.75	-75.50	2188	47.50	-58.25	2188	60.25	-84.75	2188	67.00	-68.00	2188	80.00	-90.75	2188	87.75	-73.75	2188	48.25	-103.3	2188	69.75	-49.25	2188
6.300
6.333	41.25	-75.25	2190	47.00	-57.75	2190	60.25	-84.25	2190	67.00	-67.75	2190	79.75	-90.75	2190	88.00	-73.75	2190	46.00	-101.5	2190	76.25	-51.50	2190
6.367
6.400	41.50	-75.00	2192	46.75	-57.00	2192	60.25	-83.75	2192	67.50	-67.50	2192	79.75	-90.75	2192	88.00	-73.75	2192	44.00	-98.25	2192	80.00	-54.00	2192
6.433
6.467	42.00	-74.50	2194	47.25	-56.25	2194	60.25	-83.00	2194	68.25	-67.00	2194	81.00	-90.00	2194	88.00	-73.50	2194	42.75	-96.25	2194	80.75	-55.25	2194
6.500
6.533	42.25	-73.75	2196	47.25	-56.25	2196	60.25	-82.50	2196	69.25	-65.75	2196	81.50	-89.75	2196	88.00	-73.00	2196	42.75	-93.50	2196	80.75	-55.25	2196
6.567
6.600	42.50	-72.25	2198	47.75	-55.75	2198	60.00	-81.75	2198	69.25	-65.75	2198	81.50	-89.75	2198	88.25	-72.75	2198	41.00	-90.50	2198	82.25	-53.25	2198
6.633
6.667	42.75	-72.25	2200	49.25	-55.75	2200	60.00	-81.25	2200	69.75	-65.00	2200	81.50	-89.75	2200	88.25	-72.50	2200	41.00	-90.00	2200	80.50	-50.25	2200
6.700
6.733	42.00	-72.00	2202	49.25	-55.75	2202	60.50	-81.25	2202	70.25	-64.75	2202	82.50	-90.00	2202	88.25	-72.50	2202	42.25	-90.00	2202	77.75	-48.00	2202
6.767
6.800	42.00	-72.00	2204	49.25	-55.75	2204	61.25	-81.25	2204	70.75	-64.75	2204	82.50	-90.00	2204	88.50	-71.75	2204	47.50	-93.75	2204	76.25	-47.25	2204
6.833
6.867	42.00	-72.00	2206	49.25	-55.75	2206	62.25	-81.50	2206	69.75	-64.00	2206	82.50	-90.00	2206	88.50	-71.25	2206	56.00	-98.50	2206	73.75	-45.75	2206
6.900
6.933	42.00	-72.00	2208	49.25	-55.75	2208	62.75	-81.75	2208	69.50	-64.00	2208	82.25	-89.50	2208	88.50	-71.25	2208	63.50	-100.3	2208	70.50	-44.75	2208
6.967
7.000	41.25	-72.00	2210	49.75	-55.75	2210	63.75	-81.75	2210	69.00	-64.00	2210	82.00	-89.25	2210	88.50	-71.25	2210	67.75	-101.8	2210	67.50	-44.25	2210
7.033
7.067	41.50	-72.25	2212	50.00	-55.75	2212	64.00	-82.25	2212	67.75	-64.00	2212	82.00	-89.25	2212	88.50	-71.25	2212	66.50	-102.0	2212	66.00	-44.00	2212
7.100
7.133	41.50	-72.75	2214	50.75	-56.75	2214	63.50	-82.75	2214	67.50	-64.50	2214	82.00	-89.25	2214	88.75	-71.50	2214	62.25	-103.5	2214	64.50	-44.50	2214
7.167
7.200	41.75	-73.00	2216	50.50	-56.50	2216	62.50	-83.50	2216	68.75	-66.50	2216	81.75	-90.25	2216	89.00	-71.50	2216	56.00	-103.5	2216	64.75	-46.25	2216
7.233
7.267	41.75	-73.00	2218	50.50	-56.25	2218	61.50	-83.50	2218	68.75	-66.25	2218	81.00	-90.25	2218	89.75	-72.00	2218	51.75	-101.8	2218	66.25	-46.25	2218
7.300
7.333	42.25	-73.00	2220	50.50	-56.25	2220	61.00	-83.50	2220	68.75	-66.50	2220	80.50	-90.75	2220	90.00	-72.75	2220	47.75	-100.5	2220	70.00	-47.25	2220
7.367
7.400	42.25	-73.00	2222	49.75	-56.00	2222	61.00	-83.25	2222	69.25	-67.00	2222	79.75	-90.50	2222	89.75	-72.50	2222	45.50	-99.00	2222	74.50	-48.75	2222
7.433
7.467	43.00	-73.00	2224	48.25	-55.25	2224	60.50	-83.00	2224	70.00	-66.75	2224	79.75	-90.50	2224	89.25	-72.25	2224	42.75	-95.50	2224	79.50	-52.25	2224
7.500
7.533	43.00	-72.00	2226	48.25	-55.00	2226	60.25	-81.75	2226	70.00	-65.00	2226	81.25	-89.00	2226	88.50	-71.75	2226	41.25	-92.50	2226	78.25	-51.75	2226
7.567
7.600	42.75	-71.25	2228	48.25	-53.75	2228	60.00	-80.50	2228	70.25	-64.00	2228	82.00	-89.00	2228	88.50	-71.00	2228	41.25	-90.00	2228	78.00	-51.50	2228
7.633
7.667	42.75	-70.50	2230	48.50	-53.00	2230	60.00	-79.25	2230	70.25	-63.00	2230	82.00	-88.75	2230	88.50	-70.50	2230	39.75	-87.00	2230	78.00	-51.50	2230
7.700
7.733	42.75	-69.50	2232	48.75	-53.00	2232	60.00	-79.25	2232	70.25	-63.00	2232	82.50	-88.25	2232	88.50	-70.25	2232	39.00	-85.00	2232	78.50	-51.50	2232
7.767
7.800	42.25	-69.50	2234	48.75	-53.00	2234	60.00	-78.00	2234	70.25	-63.00	2234	82.75	-87.00	2234	88.50	-69.75	2234	41.25	-86.75	2234	80.50	-49.25	2234
7.833
7.867	41.75	-69.50	2236	48.75	-53.00	2236	60.75	-78.00	2236	69.00	-62.50	2236	82.50	-86.75	2236	87.75	-69.25	2236	47.50	-90.75	2236	78.75	-46.50	2236
7.900
7.933	41.25	-69.75	2238	48.75	-53.00	2238	61.75	-78.50	2238	68.50	-62.50	2238	82.25	-86.75	2238	87.50	-69.25	2238	56.00	-95.75	2238	74.25	-44.50	2238
7.967
8.000	40.25	-70.25	2240	48.75	-54.75	2240	61.75	-79.25	2240	66.75	-62.50	2240	81.25	-86.75	2240	87.00	-69.25	2240	62.00	-98.00	2240	69.25	-43.75	2240
8.033
8.067	40.00	-70.25	2242	49.00	-55.50	2242	61.50	-80.25	2242	66.75	-62.25	2242	81.25	-86.75	2242	87.00	-69.25	2242	63.25	-98.00	2242	66.00	-44.00	2242
8.100
8.133	40.00	-70.25	2244	49.50	-55.25	2244	61.50	-79.75	2244	66.50	-62.25	2244	80.50	-86.75	2244	87.50	-70.00	2244	64.25	-97.00	2244	64.25	-43.25	2244
8.167
8.200	40.00	-70.25	2246	49.50	-55.25	2246	61.75	-80.25	2246	66.50	-62.25	2246	80.50	-86.75	2246	87.50	-70.00	2246	62.00	-99.25	2246	64.75	-43.75	2246
8.233
8.267	40.25	-70.75	2248	49.00	-55.00	2248	61.00	-80.25	2248	66.50	-62.50	2248	79.75	-87.50	2248	87.75	-70.75	2248	58.00	-99.25	2248	65.75	-45.00	2248
8.300
8.333	40.75	-70.75	2250	48.50	-55.00	2250	61.50	-80.25	2250	67.00	-62.50	2250	79.25	-87.50	2250	87.75	-70.75	2250	53.75	-99.25	2250	67.00	-45.00	2250
8.367
8.400	40.75	-70.75	2252	47.75	-54.00	2252	60.75	-80.00	2252	67.00	-62.50	2252	79.25	-87.50	2252	87.50	-71.00	2252	49.00	-98.50	2252	67.25	-45.25	2252
8.433
8.467	40.75	-70.75	2254	47.00	-53.75	2254	60.00	-79.75	2254	67.00	-62.50	2254	78.50	-87.00	2254	86.75	-70.50	2254	46.50	-96.75	2254	68.75	-45.50	2254
8.500
8.533	40.75	-71.00	2256	46.25	-53.50	2256	59.50	-79.75	2256	67.00	-62.50	2256	77.00	-86.75	2256	86.00	-69.75	2256	44.75	-94.75	2256	71.00	-45.75	2256
8.567
8.600	40.50	-71.00	2258	45.50	-53.50	2258	59.00	-79.75	2258	66.50	-62.50	2258	77.75	-86.75	2258	85.50	-69.50	2258	43.00	-93.50	2258	74.25	-46.25	2258
8.633
8.667	40.50	-71.00	2260	44.75	-53.50	2260	58.25	-79.50	2260	66.00	-62.50	2260	78.50	-86.75	2260	85.50	-69.25	2260	40.25	-91.25	2260	75.75	-46.25	2260
8.700
8.733	39.75	-71.00	2262	44.75	-53.50	2262	57.25	-79.50	2262	66.00	-62.50	2262	79.25	-86.50	2262	85.00	-68.75	2262	38.50	-89.75	2262	75.50	-47.50	2262
8.767
8.800	39.25	-71.00	2264	44.75	-53.50	2264	56.75	-79.50	2264	66.00	-62.50	2264	80.25	-86.75	2264	85.00	-68.75	2264	37.25	-88.25	2264	76.50	-48.50	2264
8.833
8.867	39.00	-71.25	2266	44.75	-53.50	2266	57.00	-79.50	2266	67.00	-63.25	2266	80.75	-87.25	2266	85.00	-68.75	2266	37.75	-87.00	2266	77.50	-48.50	2266
8.900
8.933	39.00	-71.25	2268	45.50	-54.50	2268	57.75	-79.75	2268	67.75	-63.25	2268	80.50	-87.50	2268	85.00	-69.00	2268	40.00	-89.00	2268	77.25	-48.00	2268
8.967
9.000	38.75	-71.25	2270	46.50	-54.75	2270	58.75	-79.75	2270	67.75	-63.25	2270	80.75	-88.00	2270	85.25	-69.75	2270	46.50	-93.50	2270	75.25	-46.75	2270
9.033
9.067	38.50	-71.00	2272	47.50	-55.00	2272	59.50	-79.75	2272	67.75	-63.25	2272	80.25	-88.75	2272	85.25	-69.75	2272	55.00	-98.00	2272	72.75	-46.25	2272
9.100
9.133	38.50	-70.75	2274	47.50	-55.00	2274	60.75	-80.00	2274	67.75	-63.25	2274	80.25	-88.75	2274	85.25	-69.75	2274	60.25	-98.75	2274	70.50	-45.00	2274
9.167
9.200	38.00	-70.25	2276	48.25	-54.50	2276	61.00	-80.50	2276	67.25	-62.25	2276	79.25	-88.50	2276	86.00	-70.25	2276	62.25	-99.25	2276	68.25	-43.75	2276
9.233
9.267	38.25	-70.00	2278	48.25	-54.50	2278	61.00	-80.50	2278	67.50	-62.25	2278	78.75	-88.25	2278	86.50	-70.75	2278	62.25	-99.25	2278	65.75	-43.50	2278
9.300
9.333	39.25	-70.50	2280	48.50	-54.50	2280	61.50	-80.75	2280	67.50	-62.25	2280	79.00	-88.25	2280	86.50	-71.25	2280	57.50	-99.75	2280	65.75	-43.50	2280
9.367
9.400	40.75	-71.00	2282	48.50	-54.50	2282	62.00	-80.75	2282	67.50	-62.25	2282	79.00	-88.25	2282	86.50	-71.25	2282	53.00	-99.75	2282	65.25	-43.50	2282
9.433
9.467	40.75	-71.50	2284	47.75	-54.50	2284	61.50	-81.00	2284	67.00	-63.25	2284	79.50	-89.25	2284	86.50	-71.25	2284	49.25	-99.00	2284	65.00	-44.00	2284
9.500
9.533	41.00	-72.75	2286	46.75	-55.75	2286	60.75	-81.75	2286	66.75	-65.75	2286	78.00	-89.75	2286	86.50	-71.25	2286	46.75	-98.25	2286	68.75	-47.75	2286
9.567
9.600	41.00	-73.25	2288	46.25	-56.25	2288	60.00	-82.25	2288	66.75	-66.50	2288	78.00	-89.75	2288	86.50	-71.25	2288	44.25	-97.00	2288	75.50	-51.50	2288
9.633
9.667	41.00	-74.25	2290	45.50	-56.50	2290	59.50	-82.25	2290	66.75	-66.50	2290	78.25	-89.75	2290	86.50	-71.25	2290	42.25	-96.25	2290	81.00	-53.75	2290
9.700
9.733	40.25	-73.75	2292	45.25	-56.50	2292	59.25	-82.25	2292	67.00	-66.00	2292	79.00	-89.75	2292	85.50	-71.25	2292	39.75	-95.25	2292	82.50	-55.25	2292
9.767
9.800	40.25	-73.75	2294	45.25	-56.50	2294	59.25	-82.25	2294	66.75	-65.50	2294	79.00	-89.75	2294	85.50	-71.25	2294	39.00	-93.00	2294	82.50	-54.75	2294
9.833
9.867	40.50	-72.75	2296	46.50	-56.25	2296	58.50	-81.50	2296	67.00	-64.25	2296	80.25	-89.25	2296	85.25	-71.00	2296	38.75	-90.50	2296	81.75	-51.00	2296
9.900
9.933	40.50	-73.00	2298	46.50	-56.00	2298	58.50	-81.75	2298	67.00	-64.25	2298	81.25	-89.50	2298	85.25	-71.00	2298	38.50	-89.25	2298	77.50	-47.75	2298
9.967
10.000	39.75	-73.00	2300	46.50	-56.00	2300	58.00	-81.50	2300	67.00	-64.25	2300	81.25	-89.50	2300	85.25	-71.00	2300	40.50	-90.25	2300	72.75	-45.25	2300
10.033
10.067	39.50	-73.00	2302	46.50	-56.00	2302	58.75	-81.50	2302	67.00	-64.25	2302	81.25	-89.50	2302	85.00	-70.50	2302	48.50	-95.25	2302	68.50	-45.50	2302
10.100
10.133	39.25	-73.25	2304	46.00	-57.00	2304	59.50	-81.75	2304	66.25	-64.50	2304	81.25	-89.50	2304	85.00	-70.50	2304	55.50	-99.50	2304	64.75	-45.50	2304
10.167
10.200	38.50	-73.75	2306	45.75	-57.00	2306	60.75	-82.25	2306	65.00	-65.25	2306	79.75	-89.50	2306	84.25	-70.50	2306	60.75	-99.75	2306	63.00	-45.50	2306
10.233
10.267	37.25	-74.50	2308	45.50	-57.50	2308	60.25	-82.25	2308	64.00	-65.25	2308	78.50	-89.50	2308	84.25	-70.50	2308	62.75	-101.3	2308	60.50	-45.50	2308
10.300
10.333	36.50	-74.50	2310	45.50	-58.25	2310	60.00	-83.00	2310	63.00	-65.50	2310	78.50	-89.50	2310	85.00	-71.00	2310	62.75	-101.3	2310	59.00	-45.50	2310
10.367
10.400	36.50	-74.50	2312	44.75	-58.25	2312	60.00	-83.25	2312	63.50	-65.50	2312	78.50	-89.50	2312	85.50	-72.00	2312	59.25	-102.3	2312	59.00	-45.75	2312
10.433
10.467	37.50	-75.00	2314	44.75	-58.25	2314	59.50	-83.50	2314	63.50	-65.50	2314	78.00	-89.50	2314	85.75	-72.00	2314	55.25	-102.8	2314	58.50	-46.25	2314
10.500
10.533	38.00	-75.00	2316	44.75	-58.25	2316	59.25	-84.00	2316	64.50	-66.50	2316	77.50	-90.00	2316	86.75	-72.00	2316	51.25	-102.8	2316	61.00	-49.00	2316
10.567
10.600	38.50	-75.00	2318	45.00	-59.00	2318	59.25	-85.50	2318	65.25	-68.00	2318	77.50	-89.50	2318	86.75	-72.00	2318	48.00	-102.5	2318	68.00	-50.00	2318
10.633
10.667	39.50	-76.50	2320	44.25	-59.75	2320	59.00	-86.00	2320	65.00	-67.75	2320	77.50	-91.00	2320	87.00	-72.50	2320	45.75	-102.3	2320	75.75	-53.25	2320
10.700
10.733	39.25	-76.75	2322	44.75	-59.75	2322	58.75	-85.00	2322	65.75	-67.50	2322	77.75	-91.50	2322	87.00	-72.50	2322	43.75	-100.8	2322	80.00	-56.25	2322
10.767
10.800	39.25	-76.50	2324	45.00	-58.75	2324	58.50	-84.50	2324	67.00	-67.50	2324	78.50	-92.00	2324	87.25	-73.50	2324	41.75	-98.50	2324	81.75	-57.75	2324
10.833
10.867	40.00	-76.00	2326	45.75	-58.75	2326	58.00	-84.50	2326	68.25	-67.25	2326	78.75	-92.00	2326	87.25	-74.00	2326	39.50	-96.50	2326	82.25	-57.75	2326
10.900
10.933	40.75	-75.75	2328	46.75	-58.25	2328	58.50	-84.50	2328	69.25	-67.00	2328	80.00	-92.00	2328	87.50	-74.00	2328	39.00	-94.25	2328	81.25	-54.00	2328
10.967
11.000	41.75	-75.25	2330	48.25	-58.50	2330	59.25	-84.50	2330	70.00	-66.25	2330	82.25	-92.00	2330	88.00	-73.50	2330	39.00	-93.25	2330	79.50	-51.25	2330
11.033
11.067	43.25	-75.00	2332	48.25	-58.75	2332	59.75	-84.50	2332	71.25	-66.25	2332	83.25	-91.25	2332	88.50	-73.00	2332	41.50	-94.25	2332	77.75	-50.25	2332
11.100
11.133	43.50	-74.25	2334	49.00	-59.00	2334	61.75	-84.50	2334	71.75	-66.25	2334	83.25	-91.25	2334	88.50	-73.00	2334	46.75	-96.75	2334	75.00	-48.50	2334
11.167
11.200	43.00	-73.75	2336	49.75	-58.75	2336	63.25	-84.50	2336	70.25	-66.25	2336	83.25	-91.25	2336	89.25	-73.50	2336	55.75	-101.8	2336	72.00	-47.50	2336
11.233
11.267	42.50	-73.75	2338	49.50	-58.75	2338	64.50	-84.25	2338	69.75	-65.50	2338	83.25	-90.50	2338	89.25	-73.50	2338	64.25	-102.5	2338	69.75	-47.50	2338
11.300
11.333	42.00	-73.75	2340	50.25	-58.75	2340	64.50	-84.00	2340	69.50	-65.50	2340	83.25	-90.50	2340	89.25	-72.75	2340	70.50	-102.5	2340	67.25	-46.25	2340
11.367
11.400	42.25	-73.50	2342	50.25	-58.75	2342	64.75	-83.75	2342	70.00	-65.75	2342	83.25	-90.00	2342	89.50	-72.75	2342	70.25	-102.0	2342	65.75	-46.25	2342
11.433
11.467	42.50	-73.75	2344	50.75	-58.50	2344	64.25	-83.75	2344	69.50	-65.75	2344	83.00	-89.00	2344	90.00	-72.75	2344	65.25	-102.0	2344	65.75	-46.25	2344
11.500
11.533	43.25	-73.75	2346	51.25	-58.00	2346	64.00	-83.25	2346	69.50	-65.75	2346	83.75	-89.25	2346	90.25	-72.50	2346	61.25	-104.0	2346	65.75	-46.25	2346
11.567
11.600	44.00	-73.75	2348	51.25	-57.50	2348	64.50	-82.75	2348	70.00	-64.75	2348	83.75	-89.25	2348	90.50	-72.00	2348	57.00	-102.8	2348	67.50	-46.25	2348
11.633
11.667	44.75	-73.00	2350	51.50	-55.75	2350	64.75	-82.00	2350	70.75	-64.75	2350	83.75	-88.25	2350	90.75	-72.00	2350	54.50	-100.8	2350	68.25	-46.25	2350
11.700
11.733	44.50	-72.50	2352	50.75	-55.25	2352	64.75	-81.75	2352	70.75	-64.75	2352	83.75	-88.00	2352	91.25	-72.00	2352	52.00	-99.25	2352	70.50	-46.25	2352
11.767
11.800	44.75	-72.00	2354	49.75	-55.25	2354	63.50	-81.75	2354	70.75	-64.75	2354	83.50	-88.00	2354	91.25	-72.00	2354	48.75	-98.50	2354	78.25	-48.75	2354
11.833
11.867	44.75	-72.00	2356	48.75	-55.25	2356	62.50	-81.75	2356	70.75	-64.75	2356	83.50	-88.00	2356	90.50	-72.00	2356	46.25	-96.75	2356	81.75	-51.00	2356
11.900
11.933	44.50	-72.00	2358	48.75	-55.25	2358	62.25	-81.50	2358	71.25	-64.75	2358	83.50	-88.00	2358	90.00	-72.00	2358	45.00	-95.25	2358	84.00	-52.25	2358
11.967
12.000	44.25	-71.75	2360	48.25	-55.00	2360	62.00	-81.00	2360	71.25	-64.75	2360	83.75	-88.50	2360	89.75	-71.50	2360	44.75	-93.00	2360	84.00	-53.50	2360
12.033
12.067	43.50	-71.25	2362	48.50	-54.25	2362	62.00	-80.75	2362	71.25	-63.00	2362	84.50	-88.50	2362	89.50	-71.25	2362	42.75	-90.50	2362	82.75	-52.00	2362
12.100
12.133	42.00	-70.50	2364	48.00	-53.75	2364	61.00	-79.50	2364	70.25	-61.75	2364	84.00	-88.25	2364	88.75	-70.50	2364	40.50	-88.00	2364	81.00	-48.50	2364
12.167
12.200	40.75	-69.50	2366	48.00	-52.00	2366	60.50	-78.25	2366	69.75	-60.50	2366	83.25	-87.25	2366	88.25	-70.00	2366	41.75	-87.00	2366	77.25	-44.00	2366
12.233
12.267	40.25	-69.00	2368	48.00	-51.50	2368	60.00	-78.00	2368	69.00	-60.50	2368	81.75	-86.25	2368	86.75	-68.50	2368	45.75	-90.00	2368	72.50	-42.25	2368
12.300
12.333	39.25	-68.00	2370	47.75	-51.25	2370	60.00	-78.25	2370	69.00	-60.50	2370	80.50	-85.75	2370	86.25	-68.50	2370	51.00	-94.25	2370	70.75	-42.00	2370
12.367
12.400	38.50	-67.75	2372	47.25	-51.25	2372	60.00	-78.25	2372	66.75	-60.00	2372	80.00	-85.75	2372	85.25	-68.50	2372	56.50	-96.50	2372	67.50	-41.75	2372
12.433
12.467	37.75	-67.75	2374	46.75	-51.25	2374	60.00	-78.50	2374	65.75	-60.00	2374	79.75	-85.75	2374	84.75	-68.25	2374	61.25	-99.50	2374	65.50	-41.50	2374
12.500
12.533	37.75	-68.50	2376	46.50	-51.25	2376	59.75	-79.25	2376	65.50	-60.00	2376	78.50	-85.25	2376	84.75	-68.25	2376	61.00	-98.00	2376	64.25	-41.25	2376
12.567
12.600	37.75	-69.75	2378	46.00	-52.75	2378	59.25	-79.75	2378	64.00	-61.00	2378	78.00	-85.50	2378	85.25	-69.00	2378	55.50	-100.0	2378	63.50	-41.25	2378
12.633
12.667	38.00	-70.25	2380	45.00	-53.75	2380	58.25	-80.00	2380	64.50	-62.50	2380	77.25	-85.75	2380	84.75	-69.00	2380	49.75	-99.25	2380	63.50	-41.25	2380
12.700
12.733	38.25	-71.00	2382	44.25	-54.00	2382	57.50	-80.25	2382	63.50	-63.00	2382	76.25	-86.75	2382	84.75	-69.25	2382	46.50	-99.00	2382	63.50	-41.25	2382
12.767
12.800	38.00	-71.00	2384	43.75	-54.50	2384	57.00	-80.25	2384	63.50	-63.00	2384	76.25	-86.75	2384	84.50	-70.50	2384	44.75	-98.25	2384	62.00	-41.50	2384
12.833
12.867	38.00	-71.00	2386	43.75	-54.25	2386	56.50	-80.00	2386	63.50	-63.00	2386	75.25	-86.75	2386	84.75	-70.50	2386	42.75	-97.75	2386	63.50	-42.25	2386
12.900
12.933	37.75	-71.00	2388	43.75	-54.25	2388	56.00	-79.50	2388	64.75	-62.75	2388	74.75	-86.75	2388	84.75	-70.50	2388	41.00	-97.25	2388	67.25	-43.50	2388
12.967
13.000	37.75	-71.00	2390	43.75	-54.25	2390	56.50	-79.00	2390	64.75	-62.25	2390	74.75	-86.75	2390	84.75	-70.00	2390	40.25	-94.00	2390	68.50	-44.50	2390
13.033
13.067	37.75	-71.00	2392	43.75	-54.25	2392	56.25	-79.00	2392	64.75	-62.25	2392	75.25	-86.50	2392	84.00	-68.75	2392	39.50	-93.00	2392	70.25	-45.75	2392
13.100
13.133	37.75	-71.00	2394	43.00	-54.25	2394	56.25	-79.25	2394	64.75	-62.25	2394	76.50	-86.25	2394	83.50	-68.25	2394	39.00	-91.50	2394	73.50	-46.75	2394
13.167
13.200	37.25	-70.00	2396	43.50	-53.75	2396	56.00	-79.00	2396	65.75	-61.75	2396	77.75	-86.25	2396	83.50	-68.25	2396	38.00	-89.75	2396	74.25	-46.50	2396
13.233
13.267	37.25	-70.00	2398	44.50	-52.75	2398	55.75	-78.50	2398	66.00	-61.25	2398	78.25	-85.75	2398	83.50	-68.25	2398	36.00	-88.00	2398	73.50	-46.50	2398
13.300
13.333	37.25	-69.25	2400	44.75	-51.75	2400	55.75	-78.00	2400	66.75	-60.50	2400	78.25	-85.75	2400	83.50	-68.25	2400	35.00	-86.00	2400	77.75	-45.50	2400
