## Supplementary material for "Trunk muscle activity across various trunk–limb coordination patterns in centipede locomotion": Data S1: rubi-fast-#1-3-track.csv

#multi:
	mass A			mass B			mass C			mass D			mass E			mass F			mass G			mass H
t	x	y	frame	x	y	frame	x	y	frame	x	y	frame	x	y	frame	x	y	frame	x	y	frame	x	y	frame
0.000	35.00	-229.3	800	38.25	-213.0	800	55.75	-235.0	800	58.50	-218.3	800	74.75	-239.8	800	79.25	-221.8	800	45.75	-256.3	800	56.75	-198.8	800
0.033
0.067	35.50	-229.3	802	38.25	-213.5	802	55.50	-236.0	802	59.50	-218.3	802	75.25	-239.5	802	79.75	-221.8	802	44.00	-256.3	802	63.75	-200.5	802
0.100
0.133	36.25	-228.8	804	38.25	-212.8	804	55.25	-235.8	804	60.50	-217.5	804	75.00	-240.0	804	79.50	-221.8	804	41.75	-254.8	804	73.00	-203.0	804
0.167
0.200	35.25	-228.5	806	38.25	-211.8	806	54.50	-235.0	806	60.75	-217.3	806	75.00	-238.8	806	79.25	-221.0	806	40.75	-253.5	806	77.00	-208.5	806
0.233
0.267	35.50	-227.5	808	38.25	-211.3	808	54.75	-234.8	808	61.00	-217.3	808	75.75	-238.5	808	79.00	-220.3	808	39.75	-251.5	808	77.50	-208.3	808
0.300
0.333	35.75	-227.0	810	38.75	-211.3	810	54.25	-234.0	810	61.25	-216.3	810	76.00	-238.3	810	79.25	-219.3	810	38.00	-250.3	810	74.50	-204.3	810
0.367
0.400	35.25	-226.0	812	39.50	-210.8	812	54.25	-234.0	812	61.00	-216.3	812	76.75	-238.3	812	78.75	-219.3	812	36.75	-249.5	812	71.00	-199.0	812
0.433
0.467	34.75	-226.8	814	39.50	-210.8	814	54.25	-233.3	814	60.75	-215.8	814	77.25	-238.0	814	78.75	-219.5	814	36.25	-247.5	814	68.00	-196.8	814
0.500
0.533	34.00	-226.3	816	39.25	-210.0	816	53.75	-232.8	816	60.50	-215.8	816	76.50	-237.5	816	78.75	-218.3	816	37.75	-247.0	816	64.75	-194.5	816
0.567
0.600	33.00	-225.8	818	39.25	-209.0	818	53.25	-231.8	818	59.25	-215.5	818	75.75	-237.3	818	78.75	-218.3	818	42.75	-249.0	818	63.00	-193.8	818
0.633
0.667	31.75	-224.5	820	38.50	-209.0	820	52.75	-231.8	820	58.75	-215.0	820	74.75	-236.8	820	78.00	-218.3	820	49.75	-250.5	820	59.75	-193.3	820
0.700
0.733	31.00	-224.3	822	38.25	-208.0	822	53.00	-231.5	822	57.50	-214.8	822	73.50	-236.8	822	77.00	-218.3	822	51.75	-251.0	822	56.50	-192.5	822
0.767
0.800	30.75	-223.3	824	38.50	-207.5	824	53.75	-230.8	824	57.25	-214.0	824	73.00	-236.0	824	77.00	-218.0	824	52.75	-250.8	824	54.00	-191.5	824
0.833
0.867	30.25	-222.8	826	37.75	-206.3	826	53.50	-230.0	826	56.75	-213.3	826	73.00	-235.0	826	77.25	-217.5	826	54.75	-251.3	826	53.00	-190.8	826
0.900
0.933	31.00	-222.0	828	37.75	-205.5	828	53.50	-228.8	828	56.75	-212.3	828	73.00	-234.3	828	78.00	-217.3	828	54.50	-251.5	828	51.75	-190.8	828
0.967
1.000	31.00	-221.5	830	37.75	-204.5	830	53.50	-228.8	830	56.75	-211.5	830	72.25	-233.5	830	77.75	-217.0	830	51.50	-251.3	830	50.00	-190.3	830
1.033
1.067	31.50	-221.5	832	37.75	-204.5	832	53.75	-227.8	832	56.75	-210.8	832	72.25	-233.0	832	78.00	-216.3	832	48.00	-251.0	832	49.25	-190.0	832
1.100
1.133	32.25	-221.0	834	37.75	-204.0	834	53.75	-227.0	834	56.75	-210.0	834	72.75	-232.8	834	78.25	-215.0	834	46.75	-250.8	834	48.50	-190.0	834
1.167
1.200	33.00	-221.0	836	37.25	-203.5	836	53.75	-227.0	836	56.75	-209.5	836	72.75	-232.0	836	78.25	-214.3	836	45.25	-248.3	836	50.00	-189.5	836
1.233
1.267	33.25	-220.8	838	36.50	-203.5	838	54.25	-227.0	838	57.25	-209.5	838	72.75	-231.8	838	78.50	-214.5	838	44.00	-247.5	838	54.50	-190.5	838
1.300
1.333	33.25	-220.8	840	37.00	-203.8	840	54.25	-227.0	840	58.00	-210.0	840	72.75	-232.5	840	78.25	-214.5	840	42.50	-247.3	840	64.00	-191.3	840
1.367
1.400	33.25	-220.8	842	37.50	-203.3	842	54.00	-227.0	842	57.75	-209.5	842	73.00	-232.8	842	78.25	-214.3	842	41.50	-246.8	842	70.00	-193.5	842
1.433
1.467	33.25	-219.8	844	37.25	-202.3	844	53.00	-226.8	844	58.50	-209.3	844	73.25	-231.5	844	78.25	-213.5	844	38.50	-245.3	844	76.00	-196.3	844
1.500
1.533	33.25	-218.0	846	37.25	-201.5	846	53.00	-225.8	846	58.75	-208.5	846	73.25	-230.5	846	78.75	-213.3	846	37.25	-243.3	846	76.50	-196.3	846
1.567
1.600	33.25	-216.5	848	37.25	-201.0	848	52.75	-224.5	848	58.75	-207.0	848	73.75	-228.8	848	78.75	-211.8	848	35.75	-240.0	848	74.50	-192.8	848
1.633
1.667	33.25	-215.0	850	37.50	-200.0	850	52.50	-223.3	850	59.00	-204.8	850	74.50	-227.8	850	78.75	-211.0	850	34.00	-237.8	850	71.00	-188.5	850
1.700
1.733	33.00	-214.5	852	37.75	-198.8	852	52.50	-222.3	852	59.25	-204.5	852	74.75	-227.8	852	78.75	-210.8	852	32.75	-235.8	852	67.50	-185.5	852
1.767
1.800	32.50	-214.5	854	38.25	-198.3	854	52.50	-222.3	854	59.00	-204.3	854	75.00	-227.5	854	78.75	-210.3	854	35.25	-235.0	854	65.25	-184.0	854
1.833
1.867	32.50	-214.5	856	38.75	-197.8	856	53.25	-222.0	856	58.75	-203.5	856	75.00	-227.3	856	78.75	-208.5	856	40.00	-237.0	856	62.75	-183.5	856
1.900
1.933	33.00	-214.0	858	39.00	-197.0	858	53.75	-221.8	858	58.75	-203.3	858	75.00	-226.8	858	78.75	-210.0	858	44.75	-239.0	858	59.75	-183.0	858
1.967
2.000	32.75	-213.5	860	39.25	-197.3	860	54.25	-221.5	860	58.75	-203.3	860	74.25	-226.8	860	78.75	-210.0	860	49.75	-241.3	860	57.50	-181.8	860
2.033
2.067	31.75	-214.0	862	39.50	-197.5	862	54.25	-221.5	862	57.75	-204.8	862	74.00	-226.8	862	79.25	-210.3	862	52.00	-241.0	862	57.00	-181.8	862
2.100
2.133	31.75	-214.0	864	39.75	-197.5	864	54.25	-221.5	864	57.75	-204.5	864	73.50	-227.0	864	80.00	-210.3	864	52.50	-241.0	864	56.50	-181.8	864
2.167
2.200	32.25	-214.0	866	39.00	-197.5	866	54.50	-221.3	866	57.75	-204.5	866	73.25	-227.0	866	79.50	-210.3	866	53.75	-242.0	866	53.00	-181.5	866
2.233
2.267	33.25	-213.5	868	39.25	-197.3	868	54.50	-221.8	868	57.75	-203.8	868	72.75	-227.0	868	79.50	-209.8	868	50.75	-242.0	868	51.75	-181.5	868
2.300
2.333	32.25	-213.5	870	38.75	-197.3	870	54.50	-221.3	870	57.75	-203.8	870	72.75	-226.5	870	79.50	-209.0	870	46.50	-242.0	870	52.50	-182.0	870
2.367
2.400	33.00	-213.5	872	38.50	-196.5	872	54.25	-221.8	872	57.75	-203.5	872	72.50	-226.5	872	79.50	-208.5	872	44.25	-240.8	872	51.00	-182.3	872
2.433
2.467	33.25	-214.0	874	38.50	-196.5	874	53.25	-221.8	874	57.50	-203.5	874	72.25	-226.8	874	79.50	-208.5	874	42.75	-240.3	874	51.75	-183.5	874
2.500
2.533	33.50	-213.8	876	38.25	-196.5	876	53.00	-221.3	876	57.50	-203.0	876	72.00	-226.8	876	79.50	-208.5	876	41.75	-239.8	876	55.25	-183.5	876
2.567
2.600	33.50	-213.5	878	37.75	-196.3	878	54.00	-221.0	878	58.25	-203.0	878	71.00	-226.3	878	79.50	-208.5	878	40.50	-238.8	878	60.50	-184.0	878
2.633
2.667	33.50	-212.8	880	37.25	-195.5	880	53.25	-220.5	880	58.50	-202.3	880	71.50	-226.3	880	79.25	-208.5	880	39.25	-237.3	880	68.25	-183.8	880
2.700
2.733	33.25	-212.8	882	37.25	-195.3	882	53.25	-220.5	882	59.75	-202.3	882	71.75	-225.8	882	79.25	-208.0	882	37.50	-236.0	882	67.50	-184.3	882
2.767
2.800	33.75	-212.3	884	37.25	-194.8	884	52.75	-219.5	884	60.00	-201.3	884	72.25	-225.3	884	79.25	-208.0	884	36.75	-234.5	884	66.25	-184.8	884
2.833
2.867	34.00	-212.0	886	37.25	-194.5	886	52.00	-219.3	886	59.75	-201.3	886	73.50	-224.3	886	79.25	-208.0	886	35.75	-232.8	886	65.75	-186.0	886
2.900
2.933	33.75	-211.8	888	37.25	-194.5	888	52.00	-219.3	888	59.75	-200.5	888	74.00	-223.8	888	79.25	-206.8	888	35.00	-232.8	888	67.25	-185.3	888
2.967
3.000	33.25	-211.8	890	37.75	-194.5	890	52.00	-218.8	890	60.25	-200.0	890	74.25	-223.5	890	79.25	-206.3	890	35.00	-232.3	890	66.25	-185.3	890
3.033
3.067	33.00	-211.3	892	38.50	-194.3	892	52.75	-217.8	892	60.25	-199.3	892	74.50	-222.5	892	79.25	-205.3	892	35.00	-232.3	892	65.00	-184.5	892
3.100
3.133	33.00	-210.8	894	39.00	-193.5	894	53.25	-217.3	894	60.25	-199.0	894	75.00	-222.0	894	79.25	-204.8	894	36.00	-231.5	894	63.00	-183.0	894
3.167
3.200	32.75	-209.5	896	39.50	-193.0	896	54.00	-216.8	896	59.50	-199.0	896	74.25	-222.3	896	79.25	-204.8	896	42.25	-234.0	896	59.75	-178.8	896
3.233
3.267	32.75	-209.0	898	40.25	-192.8	898	54.00	-216.8	898	58.75	-198.3	898	74.75	-221.3	898	79.25	-204.5	898	48.25	-237.0	898	58.25	-177.3	898
3.300
3.333	32.00	-208.8	900	39.25	-192.8	900	54.50	-216.5	900	58.75	-198.0	900	74.50	-221.3	900	78.00	-204.8	900	53.50	-236.5	900	57.50	-177.3	900
3.367
3.400	31.75	-208.8	902	39.50	-192.5	902	54.50	-216.0	902	58.75	-198.3	902	74.00	-221.3	902	78.00	-204.8	902	56.00	-236.5	902	57.00	-177.3	902
3.433
3.467	32.00	-208.5	904	40.00	-192.5	904	55.25	-216.3	904	58.25	-198.5	904	73.75	-221.0	904	78.25	-204.5	904	56.00	-237.0	904	56.00	-177.5	904
3.500
3.533	33.50	-208.8	906	40.00	-192.5	906	55.25	-216.3	906	58.25	-198.3	906	73.75	-221.0	906	79.00	-203.5	906	55.25	-237.3	906	55.00	-178.0	906
3.567
3.600	33.00	-208.3	908	40.00	-192.5	908	54.75	-217.3	908	58.25	-198.3	908	73.75	-221.0	908	79.25	-202.8	908	53.50	-237.5	908	53.50	-179.5	908
3.633
3.667	33.00	-208.3	910	40.00	-192.3	910	54.25	-216.3	910	58.25	-197.8	910	73.75	-221.0	910	80.25	-202.5	910	49.75	-238.3	910	52.50	-179.0	910
3.700
3.733	33.50	-208.0	912	39.25	-191.5	912	54.00	-216.0	912	59.00	-197.5	912	73.25	-220.8	912	80.25	-202.3	912	45.00	-236.5	912	51.00	-178.8	912
3.767
3.800	34.25	-208.0	914	39.25	-191.5	914	53.75	-216.0	914	59.50	-197.3	914	73.00	-220.5	914	80.25	-202.0	914	44.00	-234.8	914	54.50	-179.0	914
3.833
3.867	35.25	-207.5	916	39.00	-191.0	916	53.75	-215.5	916	59.50	-197.3	916	72.75	-219.3	916	80.25	-202.0	916	42.75	-234.0	916	60.00	-179.3	916
3.900
3.933	35.25	-207.5	918	38.75	-191.0	918	53.75	-215.0	918	59.75	-196.3	918	73.25	-219.3	918	80.25	-201.3	918	41.25	-232.5	918	62.25	-180.3	918
3.967
4.000	35.25	-207.5	920	37.25	-191.0	920	54.00	-214.0	920	60.00	-195.8	920	73.50	-218.8	920	79.75	-201.0	920	40.75	-232.5	920	63.25	-180.5	920
4.033
4.067	34.75	-207.5	922	37.00	-191.5	922	53.25	-213.8	922	60.00	-195.8	922	74.25	-218.3	922	79.75	-200.0	922	40.00	-231.8	922	62.25	-180.3	922
4.100
4.133	34.00	-207.5	924	36.25	-191.5	924	52.75	-214.0	924	58.75	-195.8	924	74.00	-218.8	924	79.75	-200.3	924	37.75	-231.3	924	61.75	-181.8	924
4.167
4.200	33.75	-208.3	926	36.25	-191.8	926	51.50	-214.5	926	58.25	-196.3	926	73.50	-218.8	926	78.25	-200.3	926	36.00	-230.8	926	61.25	-181.8	926
4.233
4.267	33.00	-208.5	928	35.50	-192.3	928	50.75	-214.3	928	57.75	-196.3	928	74.00	-218.0	928	76.50	-199.5	928	34.25	-228.8	928	69.00	-183.5	928
4.300
4.333	32.25	-208.5	930	35.25	-192.3	930	50.25	-214.3	930	58.25	-196.3	930	73.50	-218.5	930	75.50	-199.0	930	32.50	-227.5	930	73.00	-184.8	930
4.367
4.400	31.75	-208.0	932	35.50	-192.0	932	50.75	-214.3	932	58.75	-195.0	932	74.00	-218.5	932	75.50	-199.0	932	32.25	-226.3	932	75.50	-185.0	932
4.433
4.467	31.25	-208.3	934	35.75	-191.8	934	51.25	-213.8	934	58.75	-195.0	934	74.50	-218.3	934	75.00	-198.8	934	35.50	-228.5	934	74.50	-184.8	934
4.500
4.533	31.75	-207.8	936	36.00	-191.8	936	52.00	-213.0	936	58.75	-194.8	936	73.75	-217.5	936	75.00	-198.0	936	41.25	-229.5	936	71.00	-181.5	936
4.567
4.600	30.75	-207.8	938	36.00	-191.8	938	52.75	-213.0	938	58.00	-194.8	938	73.50	-217.0	938	75.50	-198.3	938	48.50	-231.3	938	66.50	-178.5	938
4.633
4.667	30.25	-207.8	940	35.75	-191.8	940	52.75	-213.3	940	57.00	-195.3	940	73.50	-217.0	940	75.50	-198.3	940	55.00	-232.8	940	63.25	-178.0	940
4.700
4.733	29.75	-207.5	942	36.00	-191.8	942	52.50	-213.3	942	56.25	-195.3	942	72.50	-218.3	942	75.50	-198.3	942	55.75	-232.8	942	60.25	-177.3	942
4.767
4.800	30.75	-207.5	944	36.00	-191.3	944	52.50	-213.5	944	56.25	-195.3	944	71.75	-218.0	944	75.75	-198.3	944	55.75	-232.5	944	57.75	-176.8	944
4.833
4.867	29.50	-207.5	946	35.75	-191.0	946	52.50	-213.5	946	56.00	-195.3	946	72.50	-218.0	946	75.75	-198.0	946	55.00	-232.0	946	56.00	-176.3	946
4.900
4.933	29.75	-207.3	948	35.75	-191.0	948	52.50	-214.5	948	55.50	-195.3	948	72.25	-218.0	948	75.75	-198.5	948	53.25	-233.0	948	53.50	-176.0	948
4.967
5.000	30.25	-207.5	950	35.75	-191.0	950	52.50	-214.3	950	55.50	-195.3	950	72.25	-218.0	950	75.75	-198.5	950	51.25	-234.0	950	51.25	-176.0	950
5.033
5.067	31.00	-208.0	952	35.75	-191.3	952	52.00	-215.0	952	55.50	-196.0	952	71.75	-217.3	952	75.75	-198.5	952	47.75	-235.3	952	49.50	-176.3	952
5.100
5.133	30.75	-208.5	954	35.50	-192.0	954	51.50	-215.3	954	55.00	-197.0	954	71.50	-218.8	954	75.75	-198.5	954	45.25	-235.3	954	48.00	-177.0	954
5.167
5.200	31.00	-209.3	956	35.00	-192.3	956	51.50	-216.0	956	55.00	-197.8	956	71.50	-219.3	956	76.50	-198.3	956	44.25	-235.0	956	47.50	-179.0	956
5.233
5.267	31.25	-209.8	958	34.75	-192.3	958	52.00	-215.5	958	55.75	-197.8	958	71.50	-219.8	958	76.75	-198.5	958	42.75	-235.5	958	49.50	-179.3	958
5.300
5.333	32.25	-209.8	960	34.75	-192.3	960	52.00	-215.3	960	56.00	-197.0	960	72.00	-219.3	960	77.00	-199.0	960	41.50	-235.5	960	54.25	-179.3	960
5.367
5.400	32.25	-209.8	962	35.00	-191.5	962	52.25	-214.8	962	56.50	-196.8	962	72.00	-218.0	962	77.00	-199.0	962	41.25	-234.0	962	59.50	-179.0	962
5.433
5.467	33.25	-209.8	964	35.00	-191.5	964	52.50	-214.0	964	56.50	-196.3	964	72.75	-218.5	964	77.50	-198.5	964	40.25	-233.3	964	64.00	-179.0	964
5.500
5.533	33.50	-209.8	966	35.00	-191.5	966	52.75	-213.8	966	57.75	-195.8	966	74.00	-218.0	966	77.50	-198.3	966	39.75	-232.5	966	70.00	-179.5	966
5.567
5.600	33.00	-209.5	968	35.00	-191.5	968	53.00	-213.5	968	57.75	-195.5	968	74.00	-218.0	968	77.50	-198.3	968	39.50	-230.8	968	71.00	-181.3	968
5.633
5.667	32.75	-209.5	970	34.50	-191.5	970	52.50	-213.3	970	57.75	-195.0	970	74.00	-217.5	970	77.50	-197.5	970	36.50	-230.5	970	70.50	-180.5	970
5.700
5.733	32.50	-209.3	972	35.00	-191.5	972	52.00	-213.3	972	58.00	-194.3	972	74.75	-217.3	972	76.50	-197.3	972	34.75	-229.5	972	66.25	-176.5	972
5.767
5.800	32.25	-209.0	974	35.50	-190.8	974	51.75	-213.3	974	57.50	-194.3	974	74.50	-216.5	974	76.25	-197.3	974	35.25	-229.5	974	61.25	-176.3	974
5.833
5.867	31.75	-208.5	976	35.25	-190.8	976	51.75	-212.8	976	56.75	-193.8	976	74.50	-217.0	976	76.00	-197.3	976	35.00	-227.3	976	58.50	-175.0	976
5.900
5.933	31.75	-208.0	978	35.50	-190.8	978	52.25	-211.5	978	56.75	-193.3	978	74.50	-216.8	978	75.00	-197.0	978	37.25	-227.8	978	57.00	-174.5	978
5.967
6.000	31.75	-208.0	980	35.50	-190.5	980	53.25	-211.8	980	56.25	-193.3	980	74.50	-215.8	980	75.00	-196.0	980	45.50	-228.5	980	56.00	-174.0	980
6.033
6.067	31.75	-208.0	982	35.50	-190.5	982	54.00	-211.5	982	56.25	-192.8	982	74.50	-215.3	982	75.00	-195.8	982	52.25	-228.5	982	55.25	-174.0	982
6.100
6.133	31.75	-207.8	984	36.00	-190.3	984	54.25	-211.3	984	56.25	-192.8	984	74.50	-214.0	984	75.00	-195.8	984	56.50	-228.5	984	52.50	-173.5	984
6.167
6.200	31.50	-208.3	986	35.75	-190.5	986	54.50	-211.5	986	55.50	-192.8	986	74.25	-214.3	986	75.00	-195.5	986	60.25	-228.0	986	47.75	-173.8	986
6.233
6.267	31.50	-208.3	988	35.00	-191.5	988	54.50	-212.0	988	54.75	-192.8	988	73.50	-214.8	988	74.25	-195.5	988	61.25	-227.8	988	45.25	-174.0	988
6.300
6.333	30.75	-209.0	990	34.50	-192.3	990	54.50	-212.8	990	54.25	-193.5	990	73.25	-215.3	990	74.50	-195.5	990	62.00	-229.3	990	44.50	-174.5	990
6.367
6.400	30.75	-210.5	992	34.25	-193.3	992	54.75	-214.0	992	54.00	-194.0	992	72.75	-216.0	992	75.00	-196.8	992	61.75	-228.8	992	43.50	-175.3	992
6.433
6.467	30.75	-210.8	994	33.75	-193.8	994	54.25	-214.3	994	54.00	-195.0	994	73.00	-214.5	994	75.25	-197.3	994	57.00	-230.3	994	41.00	-177.5	994
6.500
6.533	30.75	-211.3	996	33.75	-193.8	996	54.00	-213.8	996	54.00	-194.5	996	73.75	-215.0	996	75.50	-197.0	996	54.00	-233.8	996	40.00	-177.5	996
6.567
6.600	31.25	-211.3	998	33.25	-193.8	998	54.00	-213.8	998	53.75	-194.5	998	72.75	-216.0	998	75.25	-196.5	998	51.50	-233.8	998	39.50	-177.5	998
6.633
6.667	31.75	-211.3	1000	32.75	-193.3	1000	53.75	-213.8	1000	54.75	-194.3	1000	72.75	-216.3	1000	75.25	-196.3	1000	49.00	-233.8	1000	44.50	-178.5	1000
6.700
6.733	32.50	-211.3	1002	32.75	-193.3	1002	53.75	-213.8	1002	55.25	-194.8	1002	73.00	-216.3	1002	75.00	-197.3	1002	47.25	-233.8	1002	51.50	-181.0	1002
6.767
6.800	33.00	-211.3	1004	33.25	-193.3	1004	53.75	-213.8	1004	55.75	-194.8	1004	73.25	-215.8	1004	75.75	-196.8	1004	45.50	-232.5	1004	57.00	-180.8	1004
6.833
6.867	33.75	-211.3	1006	33.75	-193.3	1006	53.75	-213.8	1006	56.50	-194.8	1006	74.00	-215.5	1006	75.75	-196.0	1006	44.25	-232.3	1006	62.00	-178.8	1006
6.900
6.933	35.00	-210.8	1008	34.25	-192.3	1008	53.75	-213.8	1008	57.50	-194.0	1008	74.00	-215.5	1008	76.25	-195.5	1008	44.25	-232.3	1008	69.50	-178.3	1008
6.967
7.000	35.00	-209.5	1010	34.50	-191.5	1010	54.00	-212.8	1010	58.75	-193.3	1010	74.75	-214.5	1010	76.75	-195.5	1010	43.25	-230.8	1010	73.00	-177.5	1010
7.033
7.067	34.00	-209.3	1012	34.25	-191.5	1012	53.25	-212.0	1012	59.25	-192.8	1012	75.25	-214.3	1012	76.75	-195.5	1012	41.00	-228.5	1012	72.50	-176.3	1012
7.100
7.133	33.25	-208.8	1014	34.50	-190.5	1014	52.50	-212.0	1014	57.75	-192.0	1014	75.25	-213.5	1014	76.75	-195.5	1014	40.00	-227.5	1014	68.75	-176.3	1014
7.167
7.200	31.75	-208.3	1016	34.00	-190.8	1016	51.25	-212.0	1016	57.00	-191.8	1016	74.75	-213.0	1016	75.75	-194.8	1016	38.00	-226.5	1016	61.75	-174.5	1016
7.233
7.267	31.25	-208.0	1018	34.25	-190.3	1018	51.25	-212.0	1018	56.25	-191.8	1018	74.25	-213.3	1018	74.25	-194.8	1018	37.00	-226.3	1018	58.75	-173.0	1018
7.300
7.333	30.00	-207.8	1020	34.00	-190.3	1020	51.25	-211.0	1020	56.00	-191.8	1020	74.50	-213.3	1020	74.50	-195.3	1020	35.75	-226.8	1020	56.25	-172.0	1020
7.367
7.400	29.50	-206.3	1022	34.50	-189.5	1022	50.50	-210.3	1022	56.00	-191.8	1022	74.25	-213.0	1022	74.25	-194.0	1022	37.50	-227.5	1022	54.50	-172.0	1022
7.433
7.467	28.75	-205.5	1024	35.50	-189.3	1024	52.25	-210.0	1024	56.00	-191.8	1024	73.50	-213.0	1024	74.75	-193.8	1024	47.25	-229.0	1024	53.75	-172.0	1024
7.500
7.533	28.25	-205.0	1026	35.50	-188.5	1026	52.50	-210.0	1026	56.00	-191.5	1026	73.50	-212.3	1026	74.50	-194.0	1026	54.75	-228.8	1026	52.75	-171.8	1026
7.567
7.600	28.00	-204.8	1028	35.75	-188.3	1028	52.50	-210.0	1028	55.75	-191.0	1028	72.75	-212.8	1028	74.25	-193.3	1028	58.25	-228.3	1028	50.50	-171.8	1028
7.633
7.667	27.50	-203.8	1030	35.25	-187.3	1030	52.25	-209.5	1030	54.50	-190.5	1030	72.00	-212.8	1030	75.00	-193.8	1030	59.25	-227.3	1030	49.50	-171.3	1030
7.700
7.733	27.25	-203.0	1032	35.25	-186.5	1032	52.25	-209.5	1032	54.50	-189.8	1032	71.50	-212.8	1032	74.25	-193.3	1032	58.50	-227.5	1032	48.25	-171.0	1032
7.767
7.800	27.75	-202.3	1034	35.25	-186.0	1034	51.75	-209.3	1034	53.75	-189.8	1034	71.00	-212.8	1034	74.00	-193.0	1034	55.25	-228.5	1034	49.00	-171.0	1034
7.833
7.867	27.75	-202.3	1036	34.75	-185.3	1036	51.25	-209.3	1036	53.75	-189.8	1036	70.25	-212.8	1036	74.00	-193.0	1036	49.25	-228.8	1036	49.00	-171.0	1036
7.900
7.933	29.00	-201.5	1038	34.75	-184.8	1038	51.00	-208.8	1038	54.25	-189.8	1038	70.25	-213.5	1038	75.00	-193.5	1038	45.25	-229.8	1038	47.25	-171.0	1038
7.967
8.000	29.75	-201.5	1040	35.25	-184.0	1040	51.00	-208.5	1040	55.00	-189.8	1040	69.75	-213.5	1040	76.00	-193.8	1040	41.25	-229.3	1040	49.00	-171.5	1040
8.033
8.067	29.75	-200.8	1042	35.25	-184.0	1042	50.50	-208.3	1042	56.00	-189.5	1042	69.75	-213.5	1042	76.50	-192.8	1042	38.25	-227.5	1042	54.00	-171.8	1042
8.100
8.133	30.50	-200.8	1044	35.00	-182.8	1044	50.50	-207.3	1044	56.75	-189.3	1044	69.25	-212.5	1044	76.50	-192.8	1044	37.00	-225.0	1044	62.25	-173.0	1044
8.167
8.200	30.75	-200.0	1046	34.75	-182.5	1046	50.50	-205.8	1046	57.00	-188.0	1046	69.75	-211.5	1046	76.00	-193.0	1046	36.00	-223.8	1046	67.25	-175.0	1046
8.233
8.267	30.75	-198.8	1048	35.25	-181.5	1048	50.50	-205.3	1048	57.50	-186.8	1048	71.00	-211.3	1048	75.75	-192.0	1048	34.75	-221.5	1048	69.00	-175.8	1048
8.300
8.333	31.00	-197.5	1050	34.75	-180.5	1050	50.25	-204.8	1050	58.00	-186.0	1050	71.00	-209.8	1050	75.75	-190.8	1050	33.50	-219.5	1050	70.50	-175.8	1050
8.367
8.400	31.00	-197.0	1052	35.00	-180.3	1052	50.00	-203.8	1052	58.00	-184.5	1052	72.00	-209.0	1052	75.75	-190.0	1052	31.50	-217.3	1052	69.50	-174.3	1052
8.433
8.467	31.00	-196.8	1054	35.25	-180.0	1054	50.00	-202.8	1054	58.25	-183.8	1054	72.50	-209.3	1054	75.75	-190.0	1054	33.25	-216.5	1054	69.00	-173.8	1054
8.500
8.533	31.00	-196.0	1056	35.75	-179.8	1056	50.50	-202.3	1056	58.25	-183.8	1056	72.50	-209.0	1056	75.50	-190.0	1056	32.75	-216.5	1056	68.50	-173.8	1056
8.567
8.600	31.00	-195.8	1058	36.50	-179.0	1058	50.50	-202.3	1058	58.25	-183.8	1058	72.75	-209.0	1058	75.50	-189.8	1058	33.50	-218.3	1058	66.50	-166.3	1058
8.633
8.667	31.00	-195.3	1060	37.25	-178.5	1060	51.00	-202.3	1060	57.50	-183.3	1060	72.75	-208.5	1060	75.50	-190.0	1060	38.25	-220.8	1060	62.75	-165.8	1060
8.700
8.733	30.75	-195.0	1062	38.00	-178.3	1062	51.50	-202.3	1062	57.00	-182.5	1062	72.00	-207.8	1062	75.75	-188.8	1062	46.75	-220.8	1062	59.50	-164.8	1062
8.767
8.800	30.75	-194.8	1064	38.00	-178.3	1064	52.50	-202.5	1064	56.25	-182.3	1064	72.75	-207.5	1064	75.75	-188.8	1064	56.00	-221.5	1064	57.00	-164.0	1064
8.833
8.867	30.75	-194.8	1066	38.25	-177.8	1066	53.25	-202.5	1066	56.25	-182.0	1066	73.00	-207.3	1066	75.75	-188.3	1066	59.50	-221.5	1066	55.00	-162.3	1066
8.900
8.933	30.75	-195.0	1068	38.50	-177.8	1068	54.00	-202.5	1068	56.25	-181.5	1068	73.75	-207.3	1068	76.25	-188.0	1068	60.50	-220.8	1068	53.75	-162.0	1068
8.967
9.000	31.50	-195.0	1070	38.50	-178.3	1070	53.75	-202.8	1070	56.25	-182.0	1070	72.25	-207.8	1070	76.75	-188.0	1070	58.25	-222.3	1070	52.75	-162.0	1070
9.033
9.067	32.50	-195.3	1072	38.50	-178.8	1072	53.50	-202.8	1072	56.25	-182.3	1072	73.00	-207.8	1072	77.50	-187.5	1072	53.25	-225.0	1072	53.00	-163.0	1072
9.100
9.133	33.75	-195.5	1074	39.50	-178.8	1074	54.75	-203.5	1074	58.00	-184.0	1074	75.00	-208.0	1074	79.50	-187.8	1074	49.00	-224.3	1074	55.00	-164.8	1074
9.167
9.200	35.25	-195.8	1076	40.50	-179.0	1076	56.00	-203.5	1076	59.25	-184.3	1076	76.25	-208.0	1076	80.75	-188.0	1076	47.75	-223.8	1076	56.00	-165.5	1076
9.233
9.267	36.75	-196.5	1078	41.00	-179.3	1078	57.25	-203.0	1078	60.50	-184.3	1078	76.00	-208.0	1078	82.50	-188.0	1078	47.25	-222.8	1078	58.50	-166.5	1078
9.300
9.333	37.00	-196.3	1080	40.75	-179.3	1080	57.50	-203.0	1080	61.50	-184.3	1080	76.25	-207.8	1080	81.50	-188.0	1080	47.25	-222.8	1080	60.25	-168.5	1080
9.367
9.400	37.00	-196.3	1082	39.75	-179.5	1082	57.50	-202.0	1082	61.00	-184.0	1082	76.25	-206.8	1082	81.50	-187.5	1082	46.75	-222.0	1082	61.00	-168.5	1082
9.433
9.467	36.50	-197.3	1084	38.50	-180.5	1084	56.75	-202.5	1084	60.25	-184.0	1084	76.50	-206.5	1084	80.75	-187.0	1084	45.50	-221.5	1084	61.00	-168.8	1084
9.500
9.533	35.50	-198.5	1086	38.00	-180.5	1086	55.50	-203.0	1086	59.75	-184.3	1086	75.75	-206.8	1086	79.75	-186.5	1086	44.75	-221.3	1086	60.75	-169.3	1086
9.567
9.600	34.25	-199.3	1088	36.25	-181.3	1088	54.00	-203.3	1088	59.25	-184.3	1088	75.50	-206.0	1088	77.25	-185.5	1088	42.25	-221.0	1088	60.75	-169.3	1088
9.633
9.667	32.75	-199.5	1090	34.50	-181.8	1090	53.00	-203.0	1090	57.25	-184.3	1090	74.75	-206.0	1090	75.75	-185.0	1090	39.75	-220.8	1090	60.00	-169.5	1090
9.700
9.733	31.75	-200.3	1092	32.50	-182.3	1092	52.00	-203.0	1092	55.50	-184.3	1092	74.25	-205.8	1092	74.00	-184.8	1092	38.25	-220.8	1092	58.75	-169.5	1092
9.767
9.800	30.50	-201.3	1094	30.50	-183.3	1094	50.00	-203.0	1094	54.75	-184.3	1094	73.50	-205.8	1094	72.50	-184.8	1094	37.75	-220.8	1094	57.00	-169.8	1094
9.833
9.867	29.75	-201.0	1096	29.75	-183.3	1096	49.25	-203.0	1096	53.50	-184.3	1096	72.50	-205.3	1096	70.50	-184.8	1096	37.00	-220.8	1096	57.50	-169.5	1096
9.900
9.933	28.25	-201.0	1098	30.25	-183.3	1098	48.00	-203.3	1098	52.00	-184.3	1098	71.50	-205.3	1098	69.25	-184.8	1098	38.00	-220.8	1098	58.25	-168.3	1098
9.967
10.000	27.75	-201.3	1100	30.25	-183.3	1100	49.25	-203.3	1100	52.25	-184.3	1100	71.50	-205.3	1100	69.50	-184.5	1100	42.50	-220.3	1100	58.75	-168.3	1100
10.033
10.067	28.00	-201.3	1102	30.25	-183.3	1102	50.00	-203.5	1102	52.50	-184.3	1102	71.50	-204.5	1102	69.50	-185.0	1102	47.00	-220.3	1102	56.00	-168.0	1102
10.100
10.133	28.00	-201.8	1104	30.50	-183.5	1104	50.00	-203.8	1104	53.25	-185.5	1104	71.50	-206.0	1104	69.50	-185.0	1104	52.25	-220.0	1104	53.25	-168.0	1104
10.167
10.200	27.50	-202.8	1106	30.75	-184.0	1106	50.50	-204.5	1106	53.25	-185.5	1106	71.25	-206.8	1106	70.50	-185.5	1106	56.00	-220.8	1106	51.25	-168.0	1106
10.233
10.267	27.50	-203.3	1108	30.75	-184.5	1108	50.50	-205.0	1108	52.25	-186.8	1108	71.00	-207.3	1108	70.75	-186.3	1108	56.75	-221.0	1108	49.25	-168.8	1108
10.300
10.333	27.50	-203.0	1110	30.75	-184.5	1110	50.25	-205.0	1110	51.50	-186.8	1110	70.75	-207.5	1110	71.50	-186.3	1110	58.50	-222.0	1110	46.75	-168.8	1110
10.367
10.400	27.75	-202.8	1112	31.25	-184.5	1112	51.25	-204.8	1112	51.00	-186.3	1112	70.75	-207.3	1112	72.25	-186.3	1112	58.75	-221.5	1112	43.75	-169.0	1112
10.433
10.467	28.50	-202.3	1114	30.75	-184.0	1114	51.00	-204.8	1114	51.25	-186.0	1114	70.75	-207.3	1114	72.25	-186.3	1114	56.25	-224.8	1114	42.75	-169.0	1114
10.500
10.533	29.00	-202.0	1116	30.75	-184.0	1116	50.25	-204.8	1116	51.50	-186.0	1116	71.25	-207.0	1116	72.25	-186.3	1116	52.00	-225.0	1116	42.75	-169.0	1116
10.567
10.600	29.00	-202.3	1118	30.75	-184.0	1118	51.25	-204.8	1118	51.75	-186.0	1118	71.00	-207.3	1118	72.75	-186.3	1118	49.50	-225.3	1118	42.75	-169.0	1118
10.633
10.667	29.25	-202.3	1120	30.75	-184.0	1120	50.75	-204.8	1120	51.50	-185.5	1120	70.75	-207.0	1120	73.50	-186.3	1120	47.50	-225.5	1120	42.75	-169.0	1120
10.700
10.733	29.75	-202.3	1122	30.25	-183.8	1122	49.50	-204.8	1122	52.25	-185.8	1122	70.25	-207.3	1122	73.50	-186.3	1122	42.75	-226.5	1122	48.00	-169.0	1122
10.767
10.800	29.75	-202.3	1124	30.25	-183.5	1124	49.50	-204.8	1124	53.75	-186.0	1124	70.00	-207.3	1124	73.50	-186.3	1124	41.00	-225.8	1124	55.50	-170.0	1124
10.833
10.867	30.25	-202.3	1126	30.50	-183.5	1126	49.50	-204.8	1126	53.50	-185.8	1126	70.50	-207.5	1126	73.50	-186.0	1126	39.75	-225.3	1126	63.00	-171.3	1126
10.900
10.933	31.00	-202.3	1128	31.25	-183.3	1128	50.50	-204.8	1128	54.50	-185.8	1128	71.75	-207.0	1128	73.75	-186.0	1128	39.25	-224.8	1128	65.75	-172.5	1128
10.967
11.000	32.00	-201.3	1130	33.00	-182.3	1130	51.00	-204.5	1130	55.50	-185.8	1130	72.25	-206.5	1130	74.75	-185.5	1130	37.75	-223.3	1130	66.00	-172.8	1130
11.033
11.067	32.75	-200.8	1132	34.75	-181.8	1132	51.50	-203.8	1132	57.00	-185.5	1132	73.00	-206.5	1132	75.25	-185.0	1132	37.75	-221.8	1132	67.25	-171.8	1132
11.100
11.133	33.50	-200.3	1134	35.75	-181.8	1134	52.50	-203.3	1134	58.00	-184.8	1134	74.75	-206.3	1134	75.25	-184.8	1134	37.25	-221.0	1134	65.25	-167.0	1134
11.167
11.200	34.00	-199.8	1136	37.50	-181.3	1136	53.75	-203.0	1136	59.00	-184.8	1136	76.25	-205.5	1136	77.00	-184.8	1136	38.50	-218.5	1136	63.25	-166.5	1136
11.233
11.267	36.00	-199.3	1138	39.25	-181.0	1138	55.50	-202.5	1138	60.50	-184.0	1138	77.75	-204.8	1138	77.75	-184.8	1138	39.75	-217.8	1138	62.50	-166.5	1138
11.300
11.333	36.50	-198.3	1140	41.00	-180.8	1140	57.25	-202.5	1140	62.00	-183.5	1140	80.00	-204.8	1140	80.50	-184.5	1140	44.00	-219.3	1140	63.00	-164.0	1140
11.367
11.400	35.75	-198.3	1142	42.50	-180.8	1142	59.00	-202.5	1142	62.50	-183.5	1142	81.25	-204.8	1142	81.25	-184.5	1142	56.00	-220.8	1142	61.00	-165.3	1142
11.433
11.467	35.75	-198.0	1144	42.50	-180.8	1144	60.25	-203.0	1144	61.75	-184.3	1144	81.25	-205.3	1144	81.50	-184.8	1144	63.75	-220.8	1144	59.25	-164.0	1144
11.500
11.533	35.75	-197.5	1146	42.50	-180.0	1146	60.25	-203.3	1146	60.75	-184.5	1146	81.25	-205.3	1146	81.50	-186.3	1146	67.50	-220.8	1146	59.25	-163.8	1146
11.567
11.600	36.25	-197.3	1148	42.00	-180.0	1148	60.25	-203.3	1148	61.25	-185.0	1148	80.50	-205.5	1148	82.25	-186.5	1148	67.50	-220.8	1148	59.25	-165.0	1148
11.633
11.667	37.00	-196.8	1150	42.75	-180.0	1150	60.25	-203.3	1150	61.75	-185.0	1150	80.00	-205.8	1150	82.75	-187.0	1150	65.25	-221.8	1150	59.25	-165.8	1150
11.700
11.733	38.00	-196.3	1152	43.00	-180.0	1152	60.25	-203.3	1152	62.50	-184.8	1152	80.25	-206.0	1152	83.50	-188.3	1152	61.25	-223.8	1152	60.00	-166.0	1152
11.767
11.800	38.75	-196.5	1154	43.75	-179.8	1154	61.50	-204.0	1154	64.00	-184.3	1154	80.25	-207.0	1154	84.25	-187.3	1154	58.00	-224.8	1154	59.50	-165.5	1154
11.833
11.867	39.50	-196.8	1156	44.75	-179.8	1156	62.25	-204.0	1156	66.00	-184.5	1156	80.75	-207.3	1156	86.25	-187.3	1156	56.00	-224.0	1156	60.25	-166.5	1156
11.900
11.933	41.00	-196.8	1158	45.25	-179.8	1158	62.50	-204.0	1158	67.00	-184.5	1158	81.75	-207.3	1158	87.00	-188.3	1158	55.00	-224.0	1158	61.75	-166.8	1158
11.967
12.000	42.00	-196.5	1160	45.25	-178.8	1160	62.25	-203.5	1160	67.50	-184.3	1160	81.50	-206.5	1160	86.75	-187.5	1160	53.75	-223.0	1160	68.75	-168.0	1160
12.033
12.067	42.25	-195.5	1162	44.75	-178.3	1162	62.00	-202.5	1162	66.75	-183.8	1162	81.25	-205.3	1162	86.25	-186.8	1162	50.75	-222.3	1162	74.25	-169.5	1162
12.100
12.133	42.00	-195.5	1164	44.50	-177.8	1164	62.00	-201.8	1164	67.50	-183.5	1164	82.00	-205.5	1164	85.50	-187.0	1164	49.00	-220.3	1164	78.50	-169.8	1164
12.167
12.200	41.75	-195.5	1166	44.00	-177.8	1166	61.75	-201.8	1166	68.25	-183.3	1166	82.00	-205.3	1166	85.50	-186.3	1166	48.00	-219.3	1166	81.50	-170.5	1166
12.233
12.267	41.25	-195.8	1168	44.00	-177.8	1168	61.00	-201.8	1168	67.50	-183.0	1168	82.00	-205.3	1168	85.50	-186.3	1168	46.75	-218.8	1168	83.00	-171.0	1168
12.300
12.333	41.25	-195.8	1170	44.00	-177.8	1170	60.75	-201.8	1170	67.50	-183.0	1170	82.50	-205.3	1170	85.50	-186.3	1170	44.75	-218.3	1170	82.50	-171.0	1170
12.367
12.400	40.75	-195.8	1172	44.00	-177.8	1172	60.75	-201.8	1172	67.50	-183.0	1172	83.50	-205.3	1172	85.50	-185.3	1172	43.75	-217.8	1172	79.00	-168.5	1172
12.433
12.467	41.25	-196.0	1174	45.25	-178.3	1174	60.75	-201.8	1174	67.25	-183.0	1174	83.50	-205.3	1174	84.75	-185.3	1174	43.75	-216.5	1174	75.75	-166.8	1174
12.500
12.533	41.00	-196.0	1176	45.50	-178.5	1176	60.25	-201.8	1176	67.25	-183.0	1176	83.75	-206.0	1176	84.75	-185.3	1176	45.25	-215.8	1176	73.25	-164.5	1176
12.567
12.600	40.75	-195.3	1178	45.50	-178.5	1178	60.75	-201.8	1178	67.00	-183.0	1178	84.25	-205.3	1178	84.00	-185.0	1178	48.75	-216.8	1178	71.00	-163.0	1178
12.633
12.667	40.75	-195.3	1180	45.75	-178.5	1180	62.25	-201.8	1180	66.75	-183.0	1180	84.50	-206.3	1180	84.00	-184.5	1180	56.25	-219.3	1180	70.25	-163.0	1180
12.700
12.733	40.50	-195.3	1182	46.00	-178.5	1182	63.00	-201.8	1182	66.50	-183.0	1182	84.50	-205.3	1182	84.00	-184.5	1182	63.25	-220.3	1182	66.75	-163.0	1182
12.767
12.800	40.00	-195.3	1184	46.50	-178.3	1184	63.75	-201.8	1184	66.25	-183.0	1184	84.50	-205.3	1184	84.00	-184.5	1184	69.00	-220.5	1184	65.00	-162.8	1184
12.833
12.867	40.00	-195.3	1186	46.75	-178.3	1186	63.75	-202.0	1186	66.25	-183.0	1186	83.50	-205.3	1186	85.00	-184.3	1186	71.00	-220.0	1186	63.25	-163.3	1186
12.900
12.933	40.75	-196.0	1188	46.75	-178.3	1188	63.50	-202.5	1188	66.25	-183.3	1188	83.50	-205.3	1188	85.00	-184.3	1188	69.75	-220.0	1188	61.25	-163.3	1188
12.967
13.000	41.00	-196.0	1190	46.75	-178.3	1190	64.25	-202.8	1190	66.25	-183.3	1190	83.50	-205.3	1190	86.25	-184.3	1190	67.25	-221.3	1190	59.75	-163.3	1190
13.033
13.067	41.00	-196.0	1192	46.75	-178.3	1192	64.00	-202.5	1192	66.25	-183.3	1192	83.50	-205.8	1192	87.25	-184.3	1192	61.75	-223.3	1192	58.75	-163.5	1192
13.100
13.133	41.50	-196.3	1194	45.75	-179.0	1194	63.50	-202.5	1194	66.75	-183.0	1194	82.75	-205.3	1194	88.00	-184.0	1194	59.00	-223.0	1194	57.00	-163.5	1194
13.167
13.200	41.50	-196.3	1196	45.00	-179.0	1196	63.00	-202.0	1196	65.75	-183.0	1196	82.50	-205.3	1196	89.00	-184.3	1196	57.25	-222.8	1196	56.50	-165.3	1196
13.233
13.267	41.50	-196.3	1198	44.00	-179.0	1198	62.25	-202.5	1198	65.25	-183.8	1198	81.75	-205.5	1198	88.50	-184.5	1198	55.25	-222.8	1198	59.00	-165.0	1198
13.300
13.333	41.75	-197.3	1200	43.00	-179.0	1200	61.50	-203.0	1200	65.50	-183.8	1200	81.75	-206.0	1200	87.50	-185.8	1200	53.25	-222.5	1200	65.75	-166.5	1200
