## Supplementary material for "Trunk muscle activity across various trunk–limb coordination patterns in centipede locomotion": Data S1: rubi-fast-#2-1-track.csv

#multi:
	mass A			mass B			mass C			mass D			mass E			mass F			mass G			mass H
t	x	y	frame	x	y	frame	x	y	frame	x	y	frame	x	y	frame	x	y	frame	x	y	frame	x	y	frame
0.000	256.8	145.5	1100	268.0	135.6	1100	242.4	126.0	1100	258.4	118.6	1100	233.0	107.5	1100	248.3	99.13	1100	228.8	126.3	1100	282.3	119.0	1100
0.033
0.067	257.0	146.3	1102	268.1	135.9	1102	242.5	126.5	1102	258.6	119.0	1102	233.1	107.8	1102	248.5	99.50	1102	229.4	127.0	1102	284.1	120.6	1102
0.100
0.133	257.5	147.3	1104	269.0	137.1	1104	243.3	127.1	1104	259.4	119.9	1104	234.0	108.1	1104	249.1	99.63	1104	230.1	127.4	1104	284.8	122.4	1104
0.167
0.200	257.8	148.0	1106	269.5	138.3	1106	244.1	127.8	1106	260.3	121.0	1106	235.0	109.0	1106	250.4	100.9	1106	229.6	127.4	1106	286.1	124.5	1106
0.233
0.267	258.0	148.5	1108	270.8	139.3	1108	244.9	128.8	1108	261.5	122.3	1108	236.0	110.1	1108	251.1	101.4	1108	231.4	133.4	1108	287.0	126.3	1108
0.300
0.333	258.3	149.0	1110	271.5	140.1	1110	246.0	129.6	1110	262.6	123.0	1110	236.8	110.8	1110	251.9	101.8	1110	232.5	137.3	1110	287.8	127.4	1110
0.367
0.400	259.0	149.3	1112	272.5	141.1	1112	246.8	130.4	1112	263.1	123.4	1112	237.4	111.5	1112	252.6	102.3	1112	233.6	141.3	1112	287.8	126.8	1112
0.433
0.467	259.5	149.5	1114	273.0	141.6	1114	248.1	131.4	1114	263.6	123.4	1114	237.8	112.4	1114	253.5	103.1	1114	235.5	144.1	1114	287.3	124.9	1114
0.500
0.533	259.5	149.8	1116	273.6	142.3	1116	248.4	132.0	1116	263.8	123.9	1116	238.5	113.3	1116	254.0	103.9	1116	236.0	145.6	1116	285.0	122.6	1116
0.567
0.600	259.5	150.3	1118	274.0	142.8	1118	248.4	132.8	1118	263.9	124.1	1118	238.5	113.9	1118	254.3	104.5	1118	236.4	146.8	1118	282.8	121.3	1118
0.633
0.667	260.0	150.8	1120	274.0	142.9	1120	248.6	133.5	1120	263.9	124.1	1120	238.8	114.1	1120	254.4	105.3	1120	237.1	147.6	1120	280.9	119.4	1120
0.700
0.733	260.0	150.5	1122	274.1	143.1	1122	248.5	133.0	1122	263.9	124.0	1122	238.4	113.9	1122	254.4	105.5	1122	237.6	148.5	1122	279.6	117.0	1122
0.767
0.800	260.3	149.8	1124	274.0	142.6	1124	249.1	133.4	1124	263.8	123.3	1124	238.3	113.6	1124	254.4	105.0	1124	238.3	148.5	1124	278.0	114.0	1124
0.833
0.867	260.0	148.8	1126	273.9	142.3	1126	248.5	132.1	1126	263.6	122.9	1126	238.0	112.8	1126	254.4	104.8	1126	238.8	148.1	1126	277.3	111.8	1126
0.900
0.933	259.4	148.8	1128	273.6	141.4	1128	248.4	131.0	1128	263.0	121.6	1128	237.9	111.8	1128	253.8	103.9	1128	239.1	147.5	1128	276.1	109.8	1128
0.967
1.000	259.4	147.8	1130	273.3	140.6	1130	248.0	130.6	1130	262.8	120.9	1130	237.4	110.5	1130	253.6	103.0	1130	239.1	146.4	1130	275.8	108.4	1130
1.033
1.067	258.9	147.3	1132	272.8	139.5	1132	247.6	130.0	1132	262.1	119.9	1132	236.9	109.6	1132	253.3	102.1	1132	238.6	145.0	1132	277.9	108.4	1132
1.100
1.133	258.5	146.8	1134	272.3	138.6	1134	247.1	129.3	1134	261.8	119.1	1134	235.9	108.5	1134	252.9	101.5	1134	238.3	144.1	1134	278.9	108.9	1134
1.167
1.200	258.4	146.1	1136	271.5	137.8	1136	246.8	128.6	1136	261.3	118.6	1136	234.9	107.4	1136	252.4	100.6	1136	237.4	143.0	1136	280.1	109.5	1136
1.233
1.267	257.9	145.4	1138	270.5	136.6	1138	245.9	128.3	1138	260.6	118.0	1138	234.1	105.9	1138	251.6	99.75	1138	236.9	141.3	1138	280.6	110.4	1138
1.300
1.333	256.8	144.8	1140	270.0	135.9	1140	245.1	127.1	1140	259.5	117.5	1140	233.9	105.1	1140	250.9	99.50	1140	234.3	139.3	1140	282.0	110.9	1140
1.367
1.400	256.0	144.8	1142	269.5	135.3	1142	244.0	126.4	1142	258.4	116.9	1142	232.6	104.6	1142	250.0	98.88	1142	232.1	136.1	1142	282.3	112.3	1142
1.433
1.467	255.5	144.5	1144	268.1	134.8	1144	242.8	125.8	1144	257.9	116.5	1144	231.9	104.1	1144	249.3	98.63	1144	229.8	133.5	1144	281.9	113.6	1144
1.500
1.533	254.4	143.5	1146	267.4	134.5	1146	241.9	124.6	1146	257.0	116.3	1146	231.0	103.5	1146	248.3	97.88	1146	228.9	131.1	1146	281.3	114.6	1146
1.567
1.600	253.5	143.4	1148	266.6	134.0	1148	240.6	123.6	1148	256.1	116.0	1148	229.9	102.8	1148	247.1	97.13	1148	227.4	128.5	1148	280.9	115.5	1148
1.633
1.667	252.9	143.1	1150	265.6	133.6	1150	239.8	123.5	1150	255.4	116.0	1150	229.5	102.0	1150	246.6	96.63	1150	224.5	124.5	1150	280.8	116.0	1150
1.700
1.733	252.3	142.8	1152	264.8	133.6	1152	239.1	123.1	1152	255.4	116.3	1152	229.5	101.9	1152	245.6	96.38	1152	223.3	122.6	1152	280.5	116.5	1152
1.767
1.800	251.9	142.9	1154	264.1	133.9	1154	238.4	122.5	1154	255.3	116.0	1154	229.5	102.8	1154	245.0	96.38	1154	222.6	122.3	1154	279.9	117.8	1154
1.833
1.867	251.5	143.3	1156	264.1	134.5	1156	238.6	122.9	1156	255.4	116.5	1156	229.5	104.1	1156	246.4	96.63	1156	223.0	122.6	1156	279.0	118.8	1156
1.900
1.933	251.5	143.8	1158	264.5	135.4	1158	238.9	123.5	1158	255.4	116.8	1158	230.0	104.9	1158	246.4	96.88	1158	223.0	125.6	1158	279.0	120.1	1158
1.967
2.000	251.6	144.4	1160	264.4	135.5	1160	239.1	124.4	1160	255.8	117.8	1160	230.3	105.5	1160	246.4	97.25	1160	224.1	131.6	1160	278.9	121.5	1160
2.033
2.067	251.6	145.0	1162	264.5	136.4	1162	240.0	125.8	1162	256.0	118.6	1162	230.4	105.9	1162	246.8	98.25	1162	224.5	134.9	1162	278.8	122.1	1162
2.100
2.133	252.1	145.6	1164	265.4	137.3	1164	240.4	126.8	1164	256.9	119.1	1164	231.0	106.6	1164	246.8	98.88	1164	226.9	137.9	1164	278.4	121.5	1164
2.167
2.200	252.5	146.3	1166	266.4	137.9	1166	241.1	127.6	1166	257.9	119.9	1166	232.8	108.1	1166	247.6	99.88	1166	228.1	140.5	1166	278.5	121.0	1166
2.233
2.267	253.3	146.8	1168	267.9	139.0	1168	242.3	128.4	1168	258.6	120.4	1168	233.3	109.1	1168	248.6	100.1	1168	230.0	142.5	1168	277.0	119.9	1168
2.300
2.333	254.1	147.3	1170	268.8	140.0	1170	243.6	129.6	1170	259.0	120.9	1170	234.0	110.4	1170	249.1	100.8	1170	231.6	144.0	1170	276.0	118.4	1170
2.367
2.400	254.5	147.8	1172	269.3	140.6	1172	243.9	130.5	1172	259.4	121.3	1172	233.9	111.0	1172	249.4	101.8	1172	232.9	145.6	1172	274.8	116.3	1172
2.433
2.467	255.0	148.5	1174	269.3	141.0	1174	243.9	131.4	1174	259.4	121.6	1174	234.3	111.9	1174	249.4	102.9	1174	233.5	146.4	1174	272.6	114.4	1174
2.500
2.533	254.5	148.1	1176	269.3	141.3	1176	243.9	131.9	1176	259.4	122.4	1176	234.6	112.3	1176	249.6	103.4	1176	234.0	148.0	1176	271.1	112.8	1176
2.567
2.600	254.9	148.6	1178	269.3	141.3	1178	243.8	131.6	1178	259.1	121.9	1178	234.0	112.1	1178	249.6	103.4	1178	234.5	147.0	1178	270.4	111.9	1178
2.633
2.667	254.5	148.3	1180	269.0	141.1	1180	243.5	131.6	1180	258.8	121.5	1180	233.8	111.4	1180	248.9	103.1	1180	234.4	147.3	1180	269.9	110.4	1180
2.700
2.733	254.8	148.1	1182	269.1	140.5	1182	243.4	131.1	1182	258.3	121.3	1182	233.3	110.1	1182	248.8	102.9	1182	234.1	146.9	1182	269.4	108.9	1182
2.767
2.800	254.5	147.6	1184	269.1	140.3	1184	243.6	130.1	1184	258.1	120.5	1184	233.1	109.5	1184	248.9	101.9	1184	235.5	147.3	1184	268.8	108.0	1184
2.833
2.867	254.5	146.8	1186	268.3	138.8	1186	243.6	128.9	1186	258.0	120.1	1186	233.1	108.6	1186	248.8	101.1	1186	235.9	147.3	1186	268.9	107.1	1186
2.900
2.933	254.5	145.8	1188	268.4	138.1	1188	243.8	127.9	1188	258.4	118.5	1188	232.9	107.5	1188	249.0	100.5	1188	235.9	146.3	1188	270.1	106.3	1188
2.967
3.000	254.9	144.9	1190	268.4	137.1	1190	243.6	127.1	1190	258.5	118.0	1190	232.9	106.9	1190	249.0	99.75	1190	235.9	141.9	1190	271.5	106.5	1190
3.033
3.067	255.3	144.3	1192	268.4	136.1	1192	243.5	126.1	1192	258.6	117.3	1192	232.9	105.6	1192	249.4	99.13	1192	233.9	138.3	1192	275.5	106.4	1192
3.100
3.133	255.5	143.6	1194	268.4	134.8	1194	243.5	125.0	1194	258.8	116.4	1194	232.9	104.4	1194	249.6	97.63	1194	232.9	135.5	1194	277.0	107.5	1194
3.167
3.200	255.5	142.6	1196	268.5	133.8	1196	243.5	124.0	1196	258.4	115.3	1196	232.9	103.8	1196	249.6	96.00	1196	232.1	132.9	1196	280.3	109.8	1196
3.233
3.267	255.6	141.9	1198	268.6	132.5	1198	243.5	123.0	1198	258.4	114.9	1198	232.9	102.5	1198	249.6	95.25	1198	230.5	129.5	1198	280.9	111.3	1198
3.300
3.333	255.4	141.4	1200	268.0	132.3	1200	242.5	121.8	1200	258.1	114.3	1200	232.6	102.0	1200	248.5	95.00	1200	228.5	126.4	1200	280.5	112.3	1200
3.367
3.400	255.3	141.4	1202	267.8	131.6	1202	242.0	121.1	1202	257.5	114.1	1202	231.6	101.4	1202	247.8	94.63	1202	227.9	124.1	1202	280.4	113.0	1202
3.433
3.467	255.0	141.5	1204	267.4	131.6	1204	241.4	120.9	1204	256.9	114.1	1204	230.8	101.8	1204	247.6	94.63	1204	226.9	123.0	1204	279.5	114.0	1204
3.500
3.533	254.3	141.5	1206	266.9	131.6	1206	241.3	121.1	1206	256.9	114.5	1206	230.8	101.8	1206	247.5	94.75	1206	226.8	122.9	1206	279.4	115.0	1206
3.567
3.600	254.3	141.5	1208	266.8	132.0	1208	240.9	121.6	1208	256.9	115.0	1208	230.6	102.3	1208	246.9	94.75	1208	226.8	122.4	1208	279.6	116.0	1208
3.633
3.667	254.0	141.8	1210	266.6	132.0	1210	241.0	122.1	1210	257.0	115.1	1210	230.6	102.5	1210	246.9	95.25	1210	226.9	123.0	1210	280.0	117.8	1210
3.700
3.733	254.0	142.4	1212	266.6	132.6	1212	241.4	123.0	1212	257.1	115.5	1212	230.9	103.5	1212	246.8	95.50	1212	226.8	128.3	1212	280.0	118.5	1212
3.767
3.800	254.0	142.8	1214	266.9	133.8	1214	241.4	123.5	1214	257.4	116.1	1214	231.0	104.1	1214	246.9	96.25	1214	227.3	132.5	1214	279.8	120.5	1214
3.833
3.867	254.1	143.4	1216	266.9	134.6	1216	241.5	124.9	1216	258.1	117.3	1216	231.4	104.5	1216	247.6	97.38	1216	228.9	135.3	1216	279.6	121.9	1216
3.900
3.933	254.1	143.9	1218	266.9	135.3	1218	242.5	125.5	1218	258.4	117.0	1218	232.6	105.3	1218	248.1	97.88	1218	230.9	139.0	1218	278.1	119.3	1218
3.967
4.000	254.4	144.4	1220	267.8	136.4	1220	243.1	126.0	1220	259.5	117.5	1220	233.4	106.3	1220	248.6	98.13	1220	231.6	140.4	1220	277.0	116.8	1220
4.033
4.067	255.1	144.4	1222	269.5	137.4	1222	243.8	126.5	1222	259.9	118.1	1222	234.1	107.4	1222	249.6	98.25	1222	232.1	140.8	1222	276.0	114.6	1222
4.100
4.133	255.8	144.6	1224	270.3	138.0	1224	245.0	127.0	1224	260.3	118.0	1224	234.9	107.9	1224	250.3	98.50	1224	233.6	141.5	1224	275.0	112.9	1224
4.167
4.200	256.4	144.9	1226	271.1	138.5	1226	246.5	127.5	1226	260.9	118.1	1226	236.0	107.8	1226	251.3	98.88	1226	235.1	142.3	1226	275.3	110.6	1226
4.233
4.267	256.8	144.9	1228	272.4	138.9	1228	247.4	127.9	1228	262.0	118.6	1228	236.4	108.1	1228	251.6	99.00	1228	236.3	142.6	1228	274.9	109.8	1228
4.300
4.333	257.5	145.6	1230	272.6	139.3	1230	248.1	128.5	1230	262.9	119.1	1230	236.9	108.4	1230	251.8	99.13	1230	237.5	144.0	1230	274.9	108.6	1230
4.367
4.400	257.8	145.9	1232	272.8	139.9	1232	248.3	129.1	1232	262.9	119.5	1232	237.1	109.3	1232	252.0	99.88	1232	238.3	145.3	1232	276.1	108.1	1232
4.433
4.467	258.0	146.6	1234	272.8	140.4	1234	248.3	129.5	1234	262.9	119.9	1234	237.3	110.0	1234	252.0	100.4	1234	239.4	145.6	1234	275.8	106.6	1234
4.500
4.533	258.3	147.4	1236	272.8	140.3	1236	247.5	129.9	1236	262.9	120.0	1236	237.3	110.3	1236	252.0	101.1	1236	239.1	144.8	1236	277.1	107.8	1236
4.567
4.600	258.0	147.5	1238	272.8	140.3	1238	247.3	130.4	1238	262.5	120.3	1238	237.0	110.1	1238	252.1	101.6	1238	238.6	145.0	1238	278.4	108.5	1238
4.633
4.667	257.8	147.5	1240	272.3	140.3	1240	247.3	130.3	1240	262.5	120.8	1240	237.0	110.1	1240	251.9	101.4	1240	238.4	144.5	1240	279.1	109.3	1240
4.700
4.733	256.9	147.5	1242	271.5	140.0	1242	246.6	130.1	1242	261.9	120.3	1242	236.5	109.9	1242	251.9	101.4	1242	238.5	144.0	1242	280.1	112.0	1242
4.767
4.800	256.8	147.4	1244	270.9	139.8	1244	246.1	129.3	1244	261.8	120.3	1244	236.0	108.9	1244	251.5	101.3	1244	237.4	142.5	1244	280.8	114.4	1244
4.833
4.867	256.3	147.0	1246	270.0	139.0	1246	245.5	128.4	1246	261.3	119.9	1246	235.4	107.3	1246	251.6	100.4	1246	236.0	139.1	1246	282.1	116.5	1246
4.900
4.933	255.8	146.8	1248	269.5	138.6	1248	244.9	127.8	1248	260.5	119.5	1248	234.9	106.5	1248	251.4	100.1	1248	234.3	135.4	1248	282.0	118.9	1248
4.967
5.000	255.1	146.4	1250	268.8	138.1	1250	243.8	126.8	1250	259.4	119.0	1250	234.0	105.5	1250	250.8	99.38	1250	232.3	133.5	1250	282.0	120.0	1250
5.033
5.067	254.4	145.9	1252	267.6	137.6	1252	242.1	125.8	1252	258.8	118.6	1252	233.3	104.8	1252	250.3	99.38	1252	229.9	130.3	1252	282.0	120.8	1252
5.100
5.133	253.6	145.9	1254	267.0	137.6	1254	241.6	125.3	1254	258.4	118.8	1254	232.5	104.3	1254	249.5	99.38	1254	228.5	128.0	1254	280.3	121.1	1254
5.167
5.200	253.1	145.9	1256	266.3	137.6	1256	241.0	124.5	1256	258.1	118.8	1256	232.3	104.1	1256	248.8	99.13	1256	227.0	125.6	1256	280.3	122.6	1256
5.233
5.267	252.9	145.9	1258	265.5	137.6	1258	240.6	124.0	1258	257.8	118.8	1258	231.8	104.1	1258	248.6	99.00	1258	226.5	123.5	1258	279.1	122.9	1258
5.300
5.333	252.3	145.9	1260	265.1	137.4	1260	240.6	124.3	1260	257.8	118.8	1260	231.3	104.0	1260	248.3	98.88	1260	226.3	124.0	1260	279.3	123.3	1260
5.367
5.400	251.6	145.6	1262	265.1	137.4	1262	240.6	124.6	1262	257.8	118.9	1262	231.3	104.3	1262	247.9	98.25	1262	225.9	125.6	1262	279.1	123.9	1262
5.433
5.467	251.1	145.0	1264	265.0	137.5	1264	240.6	125.0	1264	257.8	118.9	1264	231.1	104.8	1264	247.8	98.25	1264	225.3	130.5	1264	278.6	124.9	1264
5.500
5.533	251.3	145.1	1266	265.0	137.9	1266	240.6	125.4	1266	257.5	119.0	1266	230.8	105.0	1266	247.5	98.25	1266	224.6	134.8	1266	277.6	122.6	1266
5.567
5.600	251.0	145.5	1268	265.0	138.4	1268	240.6	125.6	1268	257.5	119.0	1268	230.9	105.8	1268	247.4	98.25	1268	226.6	137.3	1268	275.5	121.0	1268
5.633
5.667	250.8	145.4	1270	265.3	138.8	1270	240.6	126.1	1270	257.4	119.1	1270	231.5	105.9	1270	246.9	98.25	1270	227.4	139.5	1270	274.3	119.1	1270
5.700
5.733	250.6	145.0	1272	265.4	139.1	1272	240.6	126.8	1272	257.4	119.6	1272	231.6	106.1	1272	246.9	98.50	1272	228.4	140.6	1272	272.8	115.0	1272
5.767
5.800	250.6	144.8	1274	265.4	139.4	1274	241.0	127.6	1274	257.3	119.6	1274	232.0	106.9	1274	247.1	98.88	1274	229.4	141.8	1274	270.8	112.6	1274
5.833
5.867	251.4	145.0	1276	265.8	139.9	1276	241.6	128.1	1276	257.3	119.6	1276	232.3	107.8	1276	247.5	99.38	1276	231.6	143.5	1276	268.4	109.6	1276
5.900
5.933	251.9	145.6	1278	266.3	139.9	1278	241.9	128.6	1278	257.6	119.8	1278	232.5	108.1	1278	247.5	99.75	1278	233.4	144.8	1278	266.8	108.8	1278
5.967
6.000	252.3	145.9	1280	266.6	139.9	1280	242.4	129.1	1280	257.9	120.1	1280	232.8	109.0	1280	247.8	100.3	1280	234.6	145.4	1280	267.0	108.0	1280
6.033
6.067	252.5	146.4	1282	267.1	140.1	1282	242.9	129.8	1282	258.1	120.4	1282	233.3	109.6	1282	248.9	101.4	1282	236.1	145.6	1282	269.6	108.0	1282
6.100
6.133	253.6	147.4	1284	267.6	140.1	1284	242.9	130.1	1284	258.6	120.8	1284	233.9	109.8	1284	249.0	101.8	1284	236.1	145.6	1284	273.4	109.0	1284
6.167
6.200	254.0	148.0	1286	268.1	140.5	1286	243.4	130.8	1286	258.8	121.0	1286	234.1	110.1	1286	249.0	101.8	1286	236.3	146.3	1286	276.3	112.3	1286
6.233
6.267	254.1	148.5	1288	268.5	140.8	1288	243.3	130.6	1288	258.9	121.4	1288	234.5	110.5	1288	249.0	101.8	1288	235.5	145.1	1288	279.0	115.8	1288
6.300
6.333	254.5	148.9	1290	268.4	140.6	1290	243.3	130.4	1290	258.9	122.0	1290	234.5	110.5	1290	249.4	102.1	1290	234.8	143.1	1290	279.4	117.5	1290
6.367
6.400	254.5	149.4	1292	268.3	140.5	1292	243.1	130.1	1292	258.6	121.6	1292	234.4	110.5	1292	249.5	102.1	1292	232.8	139.8	1292	279.6	120.0	1292
6.433
6.467	254.4	148.9	1294	268.1	140.1	1294	242.8	129.4	1294	258.6	121.6	1294	234.3	110.1	1294	249.8	102.1	1294	231.0	136.9	1294	279.8	121.5	1294
6.500
6.533	254.3	149.1	1296	267.8	139.9	1296	242.6	129.1	1296	258.6	121.9	1296	234.0	109.9	1296	249.6	102.1	1296	229.4	133.8	1296	279.9	122.1	1296
6.567
6.600	253.6	149.0	1298	267.3	139.6	1298	242.0	128.6	1298	258.5	121.5	1298	233.3	109.1	1298	249.4	101.8	1298	227.3	130.0	1298	280.5	122.1	1298
6.633
6.667	253.5	148.5	1300	266.5	139.0	1300	241.4	127.9	1300	258.0	121.1	1300	232.8	108.8	1300	248.9	101.4	1300	225.6	127.0	1300	280.4	122.3	1300
6.700
6.733	253.3	147.9	1302	266.3	138.9	1302	240.5	127.0	1302	257.4	120.5	1302	232.1	108.5	1302	248.3	100.9	1302	225.4	125.8	1302	279.9	122.6	1302
6.767
6.800	252.8	147.4	1304	265.8	138.6	1304	239.8	126.3	1304	256.9	120.1	1304	231.6	108.0	1304	247.5	100.1	1304	224.9	123.6	1304	279.4	122.3	1304
6.833
6.867	251.9	146.5	1306	265.4	138.1	1306	239.3	125.8	1306	256.6	119.9	1306	231.3	107.3	1306	247.1	99.75	1306	223.3	124.4	1306	278.5	121.5	1306
6.900
6.933	251.5	145.8	1308	264.9	137.4	1308	239.3	125.8	1308	256.0	119.0	1308	230.6	106.1	1308	246.6	99.25	1308	223.0	129.9	1308	277.5	119.8	1308
6.967
7.000	251.1	145.4	1310	264.9	136.9	1310	238.5	125.1	1310	255.8	118.5	1310	229.9	105.6	1310	245.8	98.25	1310	223.4	134.0	1310	276.4	117.9	1310
7.033
7.067	250.8	144.5	1312	264.3	136.3	1312	238.1	124.8	1312	254.9	117.9	1312	229.0	105.8	1312	244.8	97.63	1312	224.3	136.8	1312	275.1	116.9	1312
7.100
7.133	250.5	143.5	1314	263.5	135.6	1314	237.8	124.8	1314	254.4	116.9	1314	228.0	105.8	1314	244.1	97.13	1314	225.8	137.8	1314	272.6	115.5	1314
7.167
7.200	250.0	143.1	1316	263.3	135.0	1316	237.3	124.6	1316	254.0	116.5	1316	228.3	105.6	1316	243.5	96.75	1316	226.0	137.9	1316	271.4	113.4	1316
7.233
7.267	249.6	142.9	1318	263.3	135.1	1318	237.6	124.6	1318	253.8	116.3	1318	228.3	105.4	1318	243.5	96.75	1318	226.3	138.4	1318	269.4	111.8	1318
7.300
7.333	249.6	142.9	1320	263.6	135.5	1320	238.1	124.5	1320	253.8	116.3	1320	228.5	105.4	1320	243.5	96.75	1320	226.3	138.4	1320	268.4	109.1	1320
7.367
7.400	250.0	142.8	1322	264.1	135.8	1322	238.4	124.5	1322	254.3	116.5	1322	228.6	105.5	1322	244.0	96.75	1322	226.9	138.4	1322	268.5	107.0	1322
7.433
7.467	250.3	142.8	1324	264.5	135.8	1324	239.1	124.6	1324	254.8	116.8	1324	229.0	105.5	1324	244.8	96.75	1324	227.6	139.4	1324	269.3	107.0	1324
7.500
7.533	250.9	142.9	1326	265.0	135.9	1326	239.6	125.0	1326	255.5	116.8	1326	229.3	105.5	1326	245.0	96.75	1326	228.4	140.3	1326	269.1	106.5	1326
7.567
7.600	251.6	142.9	1328	265.5	135.9	1328	240.3	125.4	1328	256.1	116.8	1328	229.8	105.5	1328	245.5	96.88	1328	230.6	141.0	1328	270.0	105.5	1328
7.633
7.667	252.4	143.4	1330	266.5	135.9	1330	241.4	125.5	1330	256.9	116.8	1330	230.5	105.6	1330	246.4	97.13	1330	232.1	141.6	1330	272.0	105.6	1330
7.700
7.733	253.3	143.5	1332	266.9	135.9	1332	242.4	126.3	1332	257.4	117.0	1332	231.4	105.6	1332	247.3	97.38	1332	233.5	142.1	1332	274.1	106.8	1332
7.767
7.800	254.0	144.0	1334	267.4	135.6	1334	243.0	126.6	1334	258.1	117.0	1334	232.0	105.6	1334	247.5	97.50	1334	234.5	142.1	1334	277.4	109.0	1334
7.833
7.867	254.6	144.0	1336	268.0	135.6	1336	243.0	126.6	1336	258.4	117.3	1336	232.6	105.6	1336	247.9	97.75	1336	235.5	142.8	1336	278.9	111.4	1336
7.900
7.933	255.0	144.4	1338	267.9	135.9	1338	243.5	126.6	1338	258.5	117.3	1338	233.1	105.8	1338	247.9	97.75	1338	236.1	142.8	1338	280.1	113.8	1338
7.967
8.000	255.5	144.9	1340	268.4	135.5	1340	243.9	126.9	1340	258.6	117.4	1340	234.0	105.8	1340	248.6	98.13	1340	236.1	142.8	1340	281.3	115.6	1340
8.033
8.067	256.0	145.0	1342	268.8	135.8	1342	243.6	126.1	1342	259.0	117.4	1342	234.5	105.8	1342	248.6	98.13	1342	235.3	141.1	1342	281.9	116.4	1342
8.100
8.133	256.0	145.0	1344	268.6	135.5	1344	243.3	125.6	1344	259.4	118.0	1344	234.5	106.0	1344	248.5	98.00	1344	234.5	138.0	1344	281.9	117.4	1344
8.167
8.200	256.1	145.6	1346	268.6	135.8	1346	243.4	125.8	1346	259.1	117.6	1346	234.5	106.0	1346	249.1	98.00	1346	233.3	136.4	1346	282.4	118.3	1346
8.233
8.267	256.1	145.6	1348	268.9	136.0	1348	243.4	125.9	1348	259.3	117.8	1348	234.5	106.0	1348	249.5	98.13	1348	231.0	133.5	1348	282.8	119.0	1348
8.300
8.333	256.1	145.9	1350	268.9	135.9	1350	243.4	125.9	1350	259.6	118.1	1350	234.5	106.0	1350	249.5	98.13	1350	229.6	130.5	1350	282.4	119.3	1350
8.367
8.400	256.1	146.1	1352	268.9	136.0	1352	243.1	125.3	1352	259.9	118.5	1352	234.8	106.6	1352	249.5	98.13	1352	229.5	127.9	1352	282.3	119.9	1352
8.433
8.467	256.1	146.1	1354	268.9	136.3	1354	243.1	125.1	1354	259.9	118.5	1354	234.8	107.1	1354	249.5	98.13	1354	229.1	125.8	1354	281.9	121.0	1354
8.500
8.533	256.1	146.1	1356	268.9	136.6	1356	242.5	124.6	1356	259.9	119.0	1356	234.8	107.1	1356	249.3	98.13	1356	228.6	123.8	1356	281.9	122.1	1356
8.567
8.600	255.9	145.9	1358	268.9	136.8	1358	242.9	125.0	1358	260.0	119.3	1358	234.5	107.3	1358	249.3	98.13	1358	228.8	123.6	1358	282.1	123.1	1358
8.633
8.667	255.9	145.9	1360	268.8	136.8	1360	242.9	125.5	1360	260.0	119.5	1360	234.0	108.5	1360	249.3	98.63	1360	230.1	127.9	1360	282.0	123.9	1360
8.700
8.733	255.5	145.4	1362	268.8	137.4	1362	243.0	126.5	1362	260.0	119.5	1362	234.0	109.8	1362	249.1	98.88	1362	230.1	132.6	1362	281.0	121.5	1362
8.767
8.800	255.3	145.1	1364	268.8	138.0	1364	243.1	127.1	1364	259.6	119.6	1364	234.0	110.3	1364	249.1	98.88	1364	230.6	137.0	1364	278.3	118.6	1364
8.833
8.867	255.3	145.1	1366	269.1	138.5	1366	243.3	127.8	1366	259.1	119.6	1366	233.9	109.8	1366	249.0	99.38	1366	231.5	139.3	1366	277.0	115.0	1366
8.900
8.933	255.3	145.1	1368	269.1	138.9	1368	243.8	128.8	1368	259.1	119.8	1368	233.9	109.8	1368	248.9	99.88	1368	232.4	141.1	1368	276.0	112.3	1368
8.967
9.000	255.3	145.5	1370	269.6	139.3	1370	244.0	129.4	1370	259.1	119.8	1370	233.9	109.8	1370	248.9	100.4	1370	232.5	142.6	1370	274.8	108.6	1370
9.033
9.067	255.3	145.9	1372	270.1	139.8	1372	244.0	129.4	1372	259.6	119.8	1372	234.0	110.0	1372	249.1	101.0	1372	232.5	143.5	1372	274.0	106.5	1372
9.100
9.133	255.3	146.3	1374	270.1	140.1	1374	244.5	129.5	1374	259.6	119.9	1374	234.4	110.0	1374	249.4	101.1	1374	232.8	144.0	1374	274.9	106.9	1374
9.167
9.200	255.3	146.3	1376	270.4	140.3	1376	245.3	128.9	1376	260.6	120.0	1376	235.0	109.9	1376	250.3	101.5	1376	233.6	143.0	1376	275.8	107.9	1376
9.233
9.267	256.0	146.6	1378	270.6	140.3	1378	245.6	129.1	1378	260.9	119.9	1378	235.8	109.6	1378	250.5	101.6	1378	234.8	144.3	1378	277.0	110.3	1378
9.300
9.333	256.0	146.8	1380	270.8	139.6	1380	245.9	129.6	1380	261.4	119.9	1380	236.0	109.5	1380	250.9	101.6	1380	236.1	145.1	1380	278.3	111.5	1380
9.367
9.400	256.1	146.3	1382	270.8	139.0	1382	246.0	129.1	1382	261.4	119.9	1382	236.4	109.1	1382	251.8	101.1	1382	236.9	145.5	1382	279.4	112.4	1382
9.433
9.467	256.6	146.4	1384	270.9	139.1	1384	246.4	129.1	1384	261.4	119.9	1384	236.4	108.8	1384	251.9	100.5	1384	238.0	145.5	1384	280.9	113.5	1384
9.500
9.533	256.6	146.3	1386	271.0	139.1	1386	246.3	128.8	1386	261.6	119.9	1386	236.3	108.4	1386	251.9	100.4	1386	238.6	145.4	1386	283.1	115.8	1386
9.567
9.600	256.6	146.3	1388	270.6	139.0	1388	246.0	128.5	1388	261.6	119.9	1388	236.1	108.3	1388	251.6	100.0	1388	238.3	145.0	1388	284.5	117.3	1388
9.633
9.667	256.6	146.3	1390	270.6	138.8	1390	245.5	128.1	1390	261.6	119.9	1390	236.1	108.1	1390	251.6	100.0	1390	236.8	142.5	1390	284.5	118.6	1390
9.700
9.733	256.0	146.5	1392	269.9	138.1	1392	244.9	127.6	1392	261.6	119.9	1392	236.0	107.6	1392	251.5	99.88	1392	234.5	139.0	1392	284.5	120.3	1392
9.767
9.800	255.5	146.5	1394	269.5	138.1	1394	244.6	127.1	1394	261.6	119.9	1394	235.6	107.1	1394	251.4	99.63	1394	233.1	136.1	1394	284.5	120.9	1394
9.833
9.867	255.5	146.5	1396	268.9	138.5	1396	244.3	127.1	1396	261.1	119.9	1396	235.5	107.1	1396	251.0	99.25	1396	232.3	133.6	1396	283.9	121.8	1396
9.900
9.933	254.8	146.6	1398	268.5	138.5	1398	243.9	126.6	1398	261.1	119.9	1398	235.1	107.3	1398	251.0	99.25	1398	231.0	131.5	1398	283.1	122.6	1398
9.967
10.000	254.4	146.9	1400	268.3	138.9	1400	243.4	126.4	1400	260.4	120.0	1400	234.9	107.4	1400	250.5	99.00	1400	229.3	128.8	1400	283.1	123.5	1400
10.033
10.067	254.1	147.0	1402	267.9	138.9	1402	242.8	126.1	1402	259.9	120.0	1402	234.3	107.8	1402	249.6	99.13	1402	228.3	126.3	1402	282.4	124.5	1402
10.100
10.133	253.6	147.6	1404	267.1	139.3	1404	242.3	126.3	1404	259.6	120.4	1404	234.1	108.1	1404	249.0	99.25	1404	227.9	124.6	1404	281.8	125.9	1404
10.167
10.200	252.9	147.6	1406	266.9	139.3	1406	241.6	126.6	1406	259.1	120.8	1406	233.6	108.6	1406	249.3	99.75	1406	227.3	127.4	1406	281.0	126.4	1406
10.233
10.267	252.6	147.6	1408	266.4	139.5	1408	241.5	127.4	1408	258.4	121.6	1408	233.0	109.1	1408	248.6	100.0	1408	226.6	131.0	1408	280.6	125.9	1408
10.300
10.333	251.5	147.6	1410	265.9	140.1	1410	240.9	128.1	1410	257.8	121.6	1410	232.3	109.8	1410	248.4	100.1	1410	225.9	135.0	1410	279.3	124.5	1410
10.367
10.400	251.3	147.6	1412	265.4	140.3	1412	240.4	128.8	1412	257.6	121.8	1412	232.1	109.3	1412	247.8	100.9	1412	225.3	138.6	1412	277.3	121.4	1412
10.433
10.467	250.6	147.6	1414	265.1	140.4	1414	240.3	128.9	1414	256.9	121.8	1414	231.9	109.3	1414	247.6	101.0	1414	225.4	141.3	1414	275.1	119.9	1414
10.500
10.533	250.6	147.6	1416	264.6	140.8	1416	239.8	129.4	1416	256.5	121.6	1416	231.4	109.3	1416	246.9	101.5	1416	226.3	142.9	1416	273.3	118.1	1416
10.567
10.600	249.9	147.5	1418	264.5	140.9	1418	239.4	130.0	1418	255.6	121.0	1418	230.9	109.6	1418	246.8	101.9	1418	227.1	144.0	1418	270.3	115.5	1418
10.633
10.667	249.8	147.5	1420	264.0	140.8	1420	239.1	130.8	1420	255.1	121.1	1420	230.1	109.9	1420	246.8	101.9	1420	228.5	145.1	1420	269.0	112.8	1420
10.700
10.733	249.5	147.5	1422	264.0	140.8	1422	239.1	131.1	1422	254.5	121.1	1422	230.0	110.3	1422	246.4	101.8	1422	229.9	148.1	1422	266.5	110.0	1422
10.767
10.800	249.4	147.3	1424	263.8	140.3	1424	239.3	130.8	1424	254.5	121.1	1424	230.0	109.8	1424	246.0	101.8	1424	231.3	148.0	1424	265.1	109.3	1424
10.833
10.867	249.4	146.9	1426	263.9	140.3	1426	239.5	129.9	1426	254.5	121.1	1426	230.0	109.8	1426	246.0	101.8	1426	232.3	148.1	1426	265.3	107.5	1426
10.900
10.933	249.4	146.0	1428	264.0	139.6	1428	239.6	128.9	1428	254.5	120.1	1428	230.0	109.3	1428	246.3	100.9	1428	233.8	148.1	1428	266.8	107.3	1428
10.967
11.000	249.8	146.0	1430	263.9	138.6	1430	239.8	128.4	1430	254.5	119.4	1430	230.0	108.4	1430	246.3	100.5	1430	233.8	148.1	1430	270.8	106.9	1430
11.033
11.067	250.0	145.6	1432	263.9	137.8	1432	239.6	127.8	1432	254.4	118.9	1432	229.9	107.5	1432	246.3	100.1	1432	233.6	146.4	1432	272.8	107.8	1432
11.100
11.133	250.0	145.5	1434	263.6	137.4	1434	239.6	127.3	1434	254.1	118.3	1434	229.8	106.5	1434	246.3	98.88	1434	231.8	142.6	1434	274.5	109.4	1434
11.167
11.200	250.1	145.1	1436	263.6	136.8	1436	239.5	126.9	1436	254.1	117.9	1436	229.6	105.9	1436	246.1	98.38	1436	230.1	140.5	1436	275.8	111.4	1436
11.233
11.267	250.0	145.0	1438	263.5	136.1	1438	239.3	126.3	1438	254.1	117.1	1438	229.4	104.5	1438	246.0	98.13	1438	227.9	136.5	1438	276.4	112.6	1438
11.300
11.333	249.9	144.6	1440	263.3	135.6	1440	238.6	125.1	1440	253.9	117.1	1440	229.3	104.0	1440	245.4	97.63	1440	225.6	133.8	1440	277.0	114.0	1440
11.367
11.400	249.6	144.0	1442	262.9	135.3	1442	238.1	124.6	1442	253.9	117.1	1442	229.3	104.5	1442	245.0	97.13	1442	224.1	131.0	1442	277.3	115.5	1442
11.433
11.467	249.4	144.1	1444	262.8	135.3	1444	237.6	124.1	1444	253.9	117.1	1444	229.3	104.9	1444	244.9	96.75	1444	222.9	128.4	1444	277.3	116.8	1444
11.500
11.533	249.4	144.1	1446	262.6	135.5	1446	237.5	123.9	1446	253.9	117.1	1446	229.3	104.9	1446	244.9	96.75	1446	221.6	124.8	1446	277.3	117.8	1446
11.567
11.600	249.1	145.3	1448	262.4	136.0	1448	237.1	123.5	1448	253.9	117.9	1448	229.4	105.5	1448	244.9	97.25	1448	221.1	122.4	1448	277.3	119.0	1448
11.633
11.667	249.0	145.8	1450	262.4	136.5	1450	237.1	123.5	1450	253.9	118.6	1450	229.4	106.0	1450	244.9	97.25	1450	220.0	120.8	1450	277.3	119.8	1450
11.700
11.733	248.9	146.3	1452	262.4	136.6	1452	237.1	123.9	1452	253.9	119.4	1452	229.4	106.5	1452	244.6	97.63	1452	219.9	120.4	1452	277.4	120.5	1452
11.767
11.800	248.8	146.5	1454	262.1	137.4	1454	237.1	124.5	1454	253.9	120.4	1454	229.4	107.3	1454	244.1	98.00	1454	220.5	124.8	1454	277.4	121.6	1454
11.833
11.867	248.4	146.9	1456	262.1	137.8	1456	236.8	125.9	1456	253.6	120.9	1456	228.9	108.1	1456	243.8	98.75	1456	220.6	128.1	1456	277.1	122.0	1456
11.900
11.933	248.4	147.3	1458	262.0	138.3	1458	236.8	127.1	1458	253.4	120.9	1458	228.9	109.3	1458	243.5	99.38	1458	220.4	133.3	1458	274.9	121.3	1458
11.967
12.000	248.3	147.3	1460	262.0	138.8	1460	236.8	128.0	1460	252.8	120.9	1460	228.9	110.0	1460	243.5	100.0	1460	220.4	137.1	1460	273.5	119.6	1460
12.033
12.067	247.9	147.0	1462	261.9	139.1	1462	236.6	128.0	1462	252.8	120.4	1462	228.9	110.3	1462	243.5	100.0	1462	221.3	139.3	1462	271.3	118.0	1462
12.100
12.133	247.8	146.0	1464	261.6	138.4	1464	236.6	127.9	1464	252.6	120.3	1464	228.6	109.4	1464	243.5	99.88	1464	222.9	140.1	1464	270.3	115.9	1464
12.167
12.200	247.6	145.6	1466	261.6	137.5	1466	236.6	127.0	1466	252.6	119.6	1466	228.5	108.6	1466	243.4	99.25	1466	223.8	141.0	1466	269.0	113.0	1466
12.233
12.267	247.8	145.0	1468	261.6	136.9	1468	236.6	126.1	1468	252.3	118.4	1468	228.8	107.4	1468	243.4	99.00	1468	224.5	141.6	1468	266.4	109.6	1468
12.300
12.333	247.9	144.3	1470	261.6	136.3	1470	236.6	125.4	1470	252.0	117.8	1470	228.3	106.8	1470	243.4	98.38	1470	225.3	142.1	1470	264.9	106.8	1470
12.367
12.400	247.8	143.5	1472	261.6	135.8	1472	236.5	124.6	1472	252.0	117.1	1472	228.3	106.8	1472	243.4	98.00	1472	226.4	141.9	1472	264.4	104.6	1472
12.433
12.467	247.8	143.3	1474	261.6	135.0	1474	236.5	124.6	1474	252.0	116.5	1474	228.0	106.5	1474	243.4	97.25	1474	226.9	142.1	1474	263.5	102.5	1474
12.500
12.533	247.8	143.1	1476	261.6	134.5	1476	236.5	124.5	1476	251.9	115.6	1476	227.5	105.5	1476	243.3	96.63	1476	227.4	142.3	1476	263.3	101.0	1476
12.567
12.600	247.8	142.1	1478	261.6	133.8	1478	236.5	124.1	1478	251.5	115.1	1478	227.3	105.1	1478	242.5	96.13	1478	227.6	141.9	1478	263.0	99.63	1478
12.633
12.667	248.3	141.6	1480	261.5	133.6	1480	236.5	123.6	1480	251.0	114.5	1480	226.8	104.3	1480	242.5	95.75	1480	228.0	141.3	1480	264.1	99.25	1480
12.700
12.733	248.4	141.3	1482	261.8	132.9	1482	236.6	123.1	1482	251.4	114.3	1482	227.5	102.5	1482	242.5	95.50	1482	228.8	140.9	1482	266.5	99.00	1482
12.767
12.800	248.4	141.3	1484	261.8	132.5	1484	236.8	122.8	1484	251.6	114.0	1484	227.4	102.1	1484	242.8	95.13	1484	229.8	140.8	1484	268.0	98.88	1484
12.833
12.867	248.8	140.8	1486	262.5	132.1	1486	237.1	122.6	1486	252.0	113.6	1486	227.3	101.6	1486	243.1	94.13	1486	230.6	140.6	1486	269.8	99.25	1486
12.900
12.933	249.1	140.5	1488	262.5	131.4	1488	237.6	122.5	1488	252.4	113.4	1488	227.0	101.1	1488	243.5	94.00	1488	231.1	140.1	1488	271.9	101.0	1488
12.967
13.000	249.6	140.3	1490	262.5	131.0	1490	237.9	122.1	1490	252.4	113.4	1490	227.0	100.6	1490	244.0	93.75	1490	230.5	138.6	1490	274.0	103.5	1490
13.033
13.067	250.3	140.4	1492	263.0	130.9	1492	238.0	121.6	1492	252.8	112.9	1492	227.6	100.6	1492	244.0	93.50	1492	229.0	135.5	1492	275.4	105.0	1492
13.100
13.133	250.3	140.4	1494	263.0	131.0	1494	238.0	121.0	1494	253.4	112.9	1494	227.6	100.8	1494	244.0	93.50	1494	228.0	133.4	1494	275.4	107.6	1494
13.167
13.200	251.0	140.6	1496	263.1	130.8	1496	237.9	121.6	1496	253.8	113.1	1496	227.8	100.8	1496	244.4	93.88	1496	227.0	131.8	1496	276.4	109.6	1496
13.233
13.267	251.1	141.4	1498	263.5	131.6	1498	238.4	121.6	1498	254.1	113.4	1498	228.3	101.3	1498	244.4	93.88	1498	225.9	129.6	1498	276.4	111.4	1498
13.300
13.333	251.6	142.3	1500	263.9	132.0	1500	238.4	121.6	1500	254.1	113.9	1500	228.8	102.3	1500	244.6	94.00	1500	224.8	127.3	1500	277.1	113.9	1500
