## Supplementary material for "Trunk muscle activity across various trunk–limb coordination patterns in centipede locomotion": Data S1: rubi-fast-#2-2-track.csv

#multi:
	mass A			mass B			mass C			mass D			mass E			mass F			mass G			mass H
t	x	y	frame	x	y	frame	x	y	frame	x	y	frame	x	y	frame	x	y	frame	x	y	frame	x	y	frame
0.000	221.5	147.4	500	237.3	142.4	500	215.8	126.4	500	232.9	122.8	500	212.3	106.5	500	228.3	100.8	500	199.4	138.1	500	251.4	124.0	500
0.033
0.067	222.5	147.5	502	237.9	142.5	502	215.9	126.9	502	233.0	122.9	502	212.3	107.0	502	228.4	101.0	502	201.0	139.4	502	250.6	121.3	502
0.100
0.133	223.0	148.4	504	238.0	142.5	504	216.0	127.5	504	233.0	122.9	504	212.1	106.9	504	228.4	101.6	504	202.4	140.5	504	250.3	118.4	504
0.167
0.200	223.4	148.0	506	238.1	142.8	506	216.4	127.9	506	233.0	122.9	506	212.1	107.1	506	228.4	101.6	506	202.9	142.1	506	249.3	117.0	506
0.233
0.267	223.9	148.1	508	238.9	142.8	508	216.6	127.9	508	233.1	122.1	508	212.1	107.4	508	228.4	102.1	508	203.1	142.6	508	247.5	115.0	508
0.300
0.333	224.0	147.6	510	239.1	142.8	510	216.8	128.0	510	233.1	121.8	510	212.1	107.6	510	228.4	102.1	510	204.4	143.8	510	247.1	113.4	510
0.367
0.400	224.0	147.4	512	238.9	142.1	512	216.9	128.3	512	233.1	121.6	512	212.1	107.6	512	228.5	102.1	512	204.9	144.1	512	246.3	112.1	512
0.433
0.467	224.1	147.9	514	239.3	142.4	514	216.9	128.5	514	233.0	121.4	514	212.1	107.6	514	228.5	102.1	514	206.1	144.9	514	245.5	111.6	514
0.500
0.533	224.4	147.9	516	239.1	142.3	516	216.9	129.0	516	233.0	121.4	516	212.1	106.9	516	228.5	102.1	516	206.8	145.3	516	246.1	111.8	516
0.567
0.600	224.6	148.3	518	239.0	142.1	518	216.8	128.5	518	233.0	121.4	518	212.1	106.6	518	228.5	102.4	518	207.4	145.3	518	249.8	110.5	518
0.633
0.667	224.9	148.4	520	239.3	141.8	520	216.9	128.8	520	233.3	121.4	520	212.1	106.6	520	228.5	102.4	520	207.8	145.3	520	252.6	110.9	520
0.700
0.733	225.1	148.3	522	239.1	141.1	522	216.9	128.4	522	233.4	121.4	522	212.0	105.9	522	228.5	102.4	522	208.1	143.8	522	253.8	112.8	522
0.767
0.800	225.5	148.6	524	239.9	141.3	524	216.9	127.8	524	233.8	121.4	524	212.0	105.1	524	228.5	101.8	524	207.3	141.3	524	255.1	114.9	524
0.833
0.867	225.4	148.4	526	239.6	140.5	526	216.6	127.4	526	233.8	121.4	526	212.0	104.6	526	228.5	101.8	526	205.3	138.4	526	257.1	118.0	526
0.900
0.933	225.5	147.9	528	239.5	140.1	528	216.6	126.6	528	233.8	121.4	528	212.0	104.3	528	228.5	101.4	528	204.0	136.0	528	257.0	120.0	528
0.967
1.000	225.6	147.9	530	239.4	139.6	530	216.6	126.1	530	233.8	121.4	530	212.0	103.8	530	228.3	101.4	530	203.8	134.1	530	256.4	122.4	530
1.033
1.067	225.5	148.3	532	239.9	139.6	532	216.6	126.3	532	233.8	121.4	532	212.0	103.8	532	228.3	101.4	532	202.9	132.0	532	256.4	123.4	532
1.100
1.133	225.4	147.9	534	239.6	139.8	534	216.6	126.5	534	233.8	121.4	534	212.0	104.0	534	228.3	101.4	534	201.6	129.6	534	256.4	124.0	534
1.167
1.200	225.5	147.5	536	239.6	139.8	536	216.6	126.0	536	233.8	121.4	536	211.8	104.4	536	228.0	101.4	536	200.0	127.4	536	255.6	124.5	536
1.233
1.267	225.8	147.9	538	239.6	139.8	538	216.6	125.0	538	233.8	121.4	538	211.4	104.5	538	227.9	101.0	538	199.4	125.5	538	255.5	124.6	538
1.300
1.333	226.3	148.0	540	239.6	139.8	540	216.6	124.6	540	233.5	121.4	540	211.4	105.3	540	227.9	100.8	540	197.9	123.5	540	256.0	124.5	540
1.367
1.400	226.3	148.0	542	239.9	139.8	542	216.9	125.1	542	234.0	121.6	542	211.5	105.8	542	228.0	100.4	542	197.9	123.5	542	257.3	125.4	542
1.433
1.467	226.6	148.0	544	241.0	140.4	544	217.0	125.4	544	234.4	121.8	544	211.5	105.8	544	228.0	100.4	544	198.6	124.6	544	258.0	126.1	544
1.500
1.533	226.9	147.6	546	241.6	140.5	546	217.6	125.8	546	235.1	122.0	546	212.1	106.1	546	228.4	100.6	546	198.0	127.1	546	257.9	126.9	546
1.567
1.600	227.1	148.0	548	241.9	140.6	548	218.1	126.3	548	235.5	122.4	548	212.8	106.1	548	228.8	100.8	548	200.4	133.0	548	258.3	128.0	548
1.633
1.667	227.8	147.9	550	242.4	140.9	550	218.5	126.8	550	236.6	123.0	550	213.3	106.6	550	229.3	100.8	550	202.3	135.4	550	258.6	129.1	550
1.700
1.733	228.3	147.9	552	242.8	141.3	552	219.8	128.4	552	236.9	122.9	552	213.8	106.6	552	229.8	101.0	552	204.1	138.4	552	258.5	128.5	552
1.767
1.800	228.8	147.9	554	243.6	141.8	554	220.9	128.6	554	237.0	122.9	554	214.3	107.4	554	229.8	101.0	554	205.6	140.4	554	258.4	127.4	554
1.833
1.867	229.1	147.8	556	244.6	142.3	556	221.3	129.0	556	237.8	123.1	556	214.5	108.1	556	230.1	101.3	556	207.5	141.8	556	257.9	125.1	556
1.900
1.933	229.4	147.1	558	245.3	142.8	558	221.5	129.5	558	238.3	123.3	558	215.0	108.5	558	230.6	101.6	558	208.4	142.9	558	257.0	123.1	558
1.967
2.000	229.9	146.6	560	245.6	142.9	560	222.6	129.5	560	238.5	122.5	560	215.6	108.6	560	231.3	101.8	560	209.5	143.8	560	256.1	119.4	560
2.033
2.067	229.9	146.6	562	246.6	143.1	562	223.1	129.5	562	239.1	122.4	562	216.3	109.3	562	231.9	101.9	562	210.6	144.5	562	255.9	116.4	562
2.100
2.133	230.6	146.8	564	247.1	143.0	564	223.6	129.9	564	239.4	122.3	564	216.8	109.1	564	232.6	101.9	564	211.9	145.3	564	255.9	113.9	564
2.167
2.200	231.3	147.4	566	247.4	142.9	566	224.1	130.1	566	240.1	122.1	566	217.3	108.9	566	233.1	102.1	566	212.4	145.6	566	255.9	111.9	566
2.233
2.267	231.6	148.0	568	247.9	143.1	568	223.8	129.8	568	240.1	122.1	568	217.1	108.1	568	233.5	102.5	568	213.4	146.8	568	255.9	110.4	568
2.300
2.333	232.0	148.4	570	247.9	143.1	570	224.1	129.9	570	240.4	122.3	570	217.1	108.1	570	233.8	103.0	570	213.8	147.1	570	256.5	112.3	570
2.367
2.400	232.3	148.8	572	247.9	143.1	572	224.3	130.1	572	240.6	122.8	572	217.3	108.3	572	233.9	103.3	572	214.0	147.8	572	258.3	114.4	572
2.433
2.467	232.5	149.6	574	247.9	143.4	574	224.5	130.6	574	240.9	123.1	574	217.4	108.4	574	234.3	103.8	574	214.1	148.8	574	260.8	117.1	574
2.500
2.533	232.9	150.3	576	247.9	143.6	576	225.1	131.3	576	241.3	123.8	576	217.9	108.5	576	234.5	103.9	576	215.0	149.3	576	261.8	120.0	576
2.567
2.600	233.1	150.9	578	248.0	143.9	578	225.3	131.9	578	241.5	124.0	578	217.9	108.4	578	235.1	104.5	578	215.3	149.4	578	263.8	122.4	578
2.633
2.667	233.3	151.4	580	248.3	144.3	580	225.3	132.0	580	241.8	124.8	580	218.8	108.3	580	235.4	105.1	580	216.0	149.3	580	264.5	124.8	580
2.700
2.733	233.3	151.4	582	248.3	144.5	582	225.3	132.0	582	242.1	124.9	582	219.0	107.8	582	236.0	105.3	582	216.8	149.3	582	264.8	126.1	582
2.767
2.800	233.1	151.5	584	248.3	145.1	584	225.3	131.6	584	242.3	125.4	584	219.4	107.8	584	236.5	105.8	584	217.3	147.4	584	264.9	127.4	584
2.833
2.867	232.6	151.5	586	248.3	145.4	586	225.3	131.1	586	242.4	125.6	586	219.6	107.5	586	237.1	105.5	586	216.5	145.0	586	265.0	129.5	586
2.900
2.933	232.8	151.8	588	248.3	145.4	588	225.4	131.3	588	243.1	126.3	588	220.1	107.5	588	237.5	105.6	588	215.9	142.6	588	265.4	130.6	588
2.967
3.000	232.9	152.0	590	248.3	145.6	590	225.6	131.1	590	243.1	126.3	590	220.9	108.0	590	238.4	105.6	590	214.6	140.9	590	265.6	131.4	590
3.033
3.067	233.3	152.1	592	248.3	146.0	592	225.9	130.8	592	243.5	126.4	592	221.6	108.5	592	238.8	105.6	592	213.9	139.0	592	265.8	132.0	592
3.100
3.133	233.4	152.3	594	248.1	146.0	594	225.8	130.5	594	243.6	126.4	594	221.6	108.9	594	238.9	105.6	594	213.3	136.9	594	265.9	132.6	594
3.167
3.200	233.3	152.9	596	248.0	146.0	596	225.6	130.1	596	243.3	126.6	596	221.5	109.5	596	238.6	105.6	596	213.0	134.1	596	265.6	133.4	596
3.233
3.267	232.4	152.8	598	247.9	146.3	598	225.0	129.6	598	243.1	126.6	598	220.8	109.9	598	237.9	105.6	598	212.3	131.8	598	264.1	133.8	598
3.300
3.333	231.6	152.5	600	247.6	146.5	600	224.6	129.5	600	242.4	126.6	600	220.4	110.1	600	237.1	105.6	600	211.4	128.5	600	263.1	134.8	600
3.367
3.400	231.8	152.5	602	247.3	146.8	602	224.3	129.3	602	242.0	127.0	602	220.0	110.1	602	236.5	105.3	602	211.8	124.8	602	263.1	134.8	602
3.433
3.467	231.8	152.5	604	247.0	147.0	604	224.3	129.5	604	242.0	127.5	604	219.8	110.5	604	236.5	105.4	604	211.6	123.3	604	262.3	136.0	604
3.500
3.533	231.6	152.5	606	247.0	147.5	606	224.3	129.5	606	242.1	128.0	606	219.9	110.9	606	236.5	105.4	606	211.4	124.4	606	262.5	136.6	606
3.567
3.600	231.6	152.5	608	247.0	147.8	608	224.4	130.3	608	242.6	128.0	608	220.0	111.1	608	236.5	105.5	608	210.3	128.8	608	262.4	137.6	608
3.633
3.667	231.1	152.5	610	247.1	148.1	610	224.4	131.0	610	243.1	128.0	610	220.1	111.5	610	236.5	105.5	610	209.9	134.1	610	262.5	137.0	610
3.700
3.733	231.1	152.6	612	247.1	149.1	612	225.0	132.0	612	243.4	128.5	612	220.8	112.4	612	237.0	106.5	612	209.6	138.4	612	260.6	133.8	612
3.767
3.800	231.5	153.3	614	248.0	150.3	614	225.4	132.9	614	243.6	128.9	614	221.0	112.9	614	237.3	106.9	614	209.6	141.9	614	260.3	131.1	614
3.833
3.867	232.0	153.8	616	248.4	150.9	616	226.0	134.3	616	244.0	129.1	616	221.5	113.6	616	238.0	108.0	616	210.1	144.3	616	260.5	129.3	616
3.900
3.933	232.0	153.8	618	248.6	151.5	618	227.3	135.0	618	244.4	129.6	618	222.3	114.5	618	238.6	108.8	618	211.1	146.0	618	260.3	127.9	618
3.967
4.000	232.6	154.4	620	248.9	152.3	620	227.6	135.5	620	245.1	130.4	620	222.8	115.3	620	239.5	109.6	620	212.0	147.8	620	259.4	125.4	620
4.033
4.067	233.1	154.6	622	249.3	153.0	622	228.0	136.1	622	245.3	130.1	622	223.3	115.9	622	240.4	110.6	622	212.9	149.3	622	258.5	123.0	622
4.100
4.133	234.0	154.8	624	250.0	153.4	624	228.3	136.5	624	245.4	130.4	624	223.6	116.4	624	240.6	111.1	624	213.8	150.1	624	258.0	121.4	624
4.167
4.200	234.0	154.8	626	250.0	153.4	626	228.6	136.6	626	245.4	130.1	626	223.6	116.4	626	240.8	111.4	626	214.5	150.6	626	258.3	120.4	626
4.233
4.267	234.3	154.6	628	250.3	153.0	628	228.6	136.6	628	245.8	130.3	628	223.6	116.4	628	240.8	111.4	628	215.1	151.3	628	260.3	121.5	628
4.300
4.333	234.3	154.6	630	250.3	152.6	630	228.6	137.0	630	245.8	130.4	630	223.6	116.3	630	240.8	111.4	630	215.5	151.5	630	262.5	122.6	630
4.367
4.400	234.3	154.6	632	250.0	152.3	632	228.4	137.1	632	245.8	130.4	632	223.5	115.9	632	240.8	111.4	632	216.4	151.6	632	264.4	124.4	632
4.433
4.467	234.3	154.6	634	250.0	152.1	634	228.1	136.6	634	245.0	130.6	634	223.4	115.6	634	240.8	111.4	634	216.5	151.0	634	265.6	125.8	634
4.500
4.533	233.6	154.1	636	249.4	151.5	636	228.0	136.5	636	244.3	130.8	636	223.0	114.9	636	240.8	111.4	636	216.1	150.5	636	266.3	127.6	636
4.567
4.600	232.9	154.1	638	248.9	151.5	638	227.4	136.0	638	244.0	130.9	638	222.8	114.4	638	240.4	110.9	638	216.8	150.5	638	266.1	130.4	638
4.633
4.667	232.1	153.6	640	248.0	151.4	640	226.9	136.0	640	243.5	130.9	640	222.4	114.0	640	240.1	110.8	640	217.8	150.3	640	266.1	132.1	640
4.700
4.733	231.3	153.8	642	247.5	151.0	642	225.9	135.3	642	243.4	130.9	642	222.0	113.3	642	240.1	110.4	642	217.5	148.1	642	266.0	133.5	642
4.767
4.800	230.6	153.9	644	246.5	150.5	644	225.8	134.5	644	243.1	130.5	644	221.6	112.8	644	239.8	110.1	644	215.8	145.5	644	266.1	134.3	644
4.833
4.867	230.0	153.6	646	246.1	150.4	646	225.3	133.8	646	242.6	130.3	646	221.4	111.9	646	239.3	109.8	646	214.5	142.9	646	265.6	134.9	646
4.900
4.933	229.6	153.5	648	245.4	150.1	648	224.8	133.3	648	241.9	129.4	648	221.4	111.3	648	238.9	109.6	648	213.4	140.1	648	263.8	134.5	648
4.967
5.000	229.5	153.4	650	245.1	149.9	650	224.4	132.5	650	241.5	129.3	650	221.1	110.4	650	238.4	109.0	650	212.8	136.9	650	263.5	135.4	650
5.033
5.067	228.4	152.6	652	244.8	149.6	652	223.9	131.5	652	241.1	129.1	652	220.9	109.8	652	238.1	108.8	652	212.4	134.8	652	263.1	135.9	652
5.100
5.133	227.6	152.0	654	243.8	148.6	654	223.1	130.4	654	240.6	128.6	654	220.6	109.3	654	237.4	107.6	654	211.9	132.1	654	262.9	136.3	654
5.167
5.200	227.3	151.8	656	243.1	148.3	656	222.3	129.8	656	239.9	128.3	656	220.1	108.1	656	236.9	106.9	656	210.0	127.9	656	262.1	136.3	656
5.233
5.267	226.6	151.3	658	242.3	147.8	658	221.8	129.0	658	239.3	127.5	658	219.5	107.3	658	236.3	106.3	658	210.8	124.5	658	261.3	136.4	658
5.300
5.333	226.1	150.5	660	241.5	147.0	660	221.0	128.1	660	239.0	127.0	660	219.0	106.8	660	235.5	105.4	660	210.8	122.6	660	259.9	136.6	660
5.367
5.400	225.4	149.9	662	240.9	146.6	662	220.5	127.5	662	238.3	126.5	662	218.3	106.1	662	234.9	104.8	662	209.6	122.8	662	259.3	136.4	662
5.433
5.467	224.8	149.3	664	240.4	146.3	664	220.0	126.9	664	237.8	126.0	664	218.0	106.1	664	234.0	104.0	664	207.8	125.1	664	258.1	136.5	664
5.500
5.533	224.3	148.9	666	240.0	146.0	666	219.4	127.3	666	237.1	125.3	666	217.1	106.0	666	233.4	103.4	666	205.0	130.0	666	257.1	135.9	666
5.567
5.600	223.5	148.1	668	239.8	145.8	668	219.1	127.6	668	236.3	125.1	668	216.0	106.1	668	232.5	102.6	668	204.6	133.5	668	255.6	134.5	668
5.633
5.667	223.3	147.9	670	239.5	145.4	670	218.6	127.9	670	235.6	125.1	670	215.1	106.4	670	231.6	102.1	670	203.6	136.0	670	254.8	134.1	670
5.700
5.733	223.3	147.9	672	239.5	145.4	672	218.0	127.9	672	235.1	125.0	672	214.8	106.4	672	230.6	101.5	672	202.4	138.5	672	254.3	133.8	672
5.767
5.800	223.4	147.4	674	239.5	145.4	674	218.0	127.9	674	235.1	124.6	674	214.6	106.5	674	230.6	101.5	674	202.1	139.5	674	253.9	132.5	674
5.833
5.867	223.4	147.3	676	239.5	145.4	676	218.3	128.3	676	235.1	124.8	676	214.8	107.1	676	230.6	101.8	676	202.5	139.9	676	253.3	129.9	676
5.900
5.933	223.3	147.8	678	239.5	145.6	678	218.3	128.3	678	235.3	125.1	678	215.0	107.8	678	230.6	102.0	678	203.1	140.1	678	253.3	127.8	678
5.967
6.000	224.0	147.6	680	239.5	145.6	680	218.6	128.5	680	235.6	125.6	680	215.5	108.4	680	231.0	102.9	680	204.4	140.9	680	252.9	126.1	680
6.033
6.067	224.9	147.9	682	240.1	146.0	682	219.1	128.9	682	236.5	125.6	682	216.1	108.6	682	231.5	103.3	682	205.5	142.1	682	252.5	123.9	682
6.100
6.133	225.1	148.4	684	241.9	147.0	684	219.8	129.8	684	236.9	125.6	684	216.4	109.3	684	232.0	103.8	684	206.4	143.4	684	252.1	120.8	684
6.167
6.200	226.0	149.3	686	242.1	147.4	686	220.4	130.3	686	237.1	125.6	686	216.5	109.8	686	232.5	104.6	686	207.0	144.6	686	252.0	118.6	686
6.233
6.267	226.1	150.1	688	242.4	147.6	688	221.0	131.1	688	237.8	125.9	688	216.6	110.4	688	233.4	105.5	688	207.4	145.6	688	252.3	119.0	688
6.300
6.333	226.4	150.3	690	242.4	147.6	690	221.3	131.5	690	238.3	126.3	690	217.0	111.0	690	233.8	106.0	690	208.1	146.5	690	252.8	117.3	690
6.367
6.400	226.8	150.6	692	242.8	148.1	692	221.5	131.9	692	238.5	126.5	692	217.8	111.3	692	233.8	106.1	692	208.6	146.5	692	254.8	116.5	692
6.433
6.467	226.9	151.4	694	242.8	148.1	694	221.8	132.4	694	238.6	127.0	694	217.8	111.4	694	233.9	106.5	694	209.4	147.0	694	257.9	116.8	694
6.500
6.533	226.9	151.5	696	242.8	148.1	696	221.9	132.6	696	238.6	127.3	696	217.6	111.0	696	234.1	106.9	696	209.4	147.4	696	259.6	119.4	696
6.567
6.600	226.8	152.4	698	242.8	148.1	698	221.9	132.6	698	238.4	127.4	698	217.6	111.0	698	234.1	106.9	698	209.4	147.4	698	260.4	122.6	698
6.633
6.667	226.0	152.3	700	242.3	148.1	700	221.5	132.6	700	238.3	127.5	700	217.4	110.5	700	234.1	106.9	700	209.4	147.4	700	260.8	125.8	700
6.700
6.733	226.0	152.3	702	242.3	148.1	702	221.1	132.6	702	237.9	127.6	702	217.4	110.5	702	234.1	106.9	702	208.9	145.1	702	261.0	128.6	702
6.767
6.800	225.6	152.3	704	241.6	148.1	704	220.3	132.5	704	237.5	127.9	704	217.1	110.4	704	233.9	107.3	704	208.6	142.6	704	261.0	130.0	704
6.833
6.867	225.0	152.3	706	240.8	148.1	706	220.0	132.1	706	236.9	128.0	706	216.6	110.0	706	233.6	107.4	706	207.3	138.9	706	260.6	131.1	706
6.900
6.933	224.6	152.3	708	240.4	147.8	708	219.3	131.5	708	236.3	128.0	708	216.1	109.4	708	233.0	107.3	708	206.6	136.8	708	259.8	132.6	708
6.967
7.000	224.1	152.1	710	239.8	147.5	710	218.8	131.0	710	235.8	127.6	710	215.3	108.9	710	232.6	106.9	710	205.1	133.4	710	258.9	133.5	710
7.033
7.067	223.1	152.0	712	238.5	146.9	712	218.0	129.6	712	235.4	127.1	712	214.9	108.0	712	232.1	106.4	712	204.4	130.0	712	257.8	134.3	712
7.100
7.133	222.8	151.3	714	237.9	146.6	714	217.6	129.4	714	234.9	126.8	714	214.5	107.1	714	231.8	106.0	714	203.5	125.0	714	256.9	134.6	714
7.167
7.200	221.6	150.5	716	237.3	146.3	716	216.9	128.3	716	234.5	126.6	716	214.4	105.9	716	231.3	105.4	716	202.9	122.9	716	256.3	134.6	716
7.233
7.267	221.4	150.1	718	236.8	145.9	718	215.9	126.3	718	234.1	126.1	718	213.8	104.9	718	230.8	104.8	718	202.9	121.6	718	255.4	134.3	718
7.300
7.333	221.1	149.1	720	236.6	145.9	720	215.5	126.1	720	233.6	125.5	720	213.3	104.4	720	230.6	104.5	720	202.3	121.9	720	254.1	134.3	720
7.367
7.400	220.8	148.8	722	235.9	145.1	722	215.4	126.1	722	233.1	125.0	722	212.9	104.1	722	229.6	103.3	722	199.9	125.6	722	253.4	133.8	722
7.433
7.467	220.1	148.0	724	235.3	144.8	724	215.3	126.1	724	232.6	124.6	724	212.3	104.3	724	229.0	102.3	724	198.1	130.0	724	252.8	133.9	724
7.500
7.533	219.8	147.9	726	235.1	144.8	726	214.9	126.4	726	232.1	124.3	726	211.6	104.8	726	228.5	101.5	726	197.5	133.4	726	252.0	134.4	726
7.567
7.600	219.6	147.8	728	234.9	144.6	728	214.8	126.6	728	231.6	124.1	728	211.4	105.4	728	228.3	101.4	728	198.5	135.5	728	251.6	134.6	728
7.633
7.667	219.5	147.3	730	234.9	144.6	730	214.5	126.9	730	231.3	123.9	730	211.1	105.4	730	228.0	101.4	730	198.4	137.1	730	250.6	134.8	730
7.700
7.733	219.5	147.3	732	234.9	144.6	732	214.5	127.0	732	231.1	123.8	732	210.9	105.8	732	227.8	101.4	732	198.1	138.5	732	250.9	132.8	732
7.767
7.800	219.1	147.4	734	234.9	144.6	734	214.5	127.4	734	230.9	123.9	734	210.9	106.4	734	227.6	101.6	734	199.0	139.1	734	250.0	131.4	734
7.833
7.867	219.1	147.6	736	235.1	145.3	736	214.3	128.1	736	230.9	124.1	736	210.9	106.8	736	227.5	101.9	736	199.3	139.1	736	249.3	129.6	736
7.900
7.933	219.3	147.9	738	235.3	146.0	738	214.4	128.8	738	231.8	125.1	738	210.9	107.4	738	227.8	102.3	738	199.9	140.8	738	249.8	128.8	738
7.967
8.000	220.0	148.4	740	235.4	146.4	740	214.9	129.5	740	232.1	125.5	740	211.1	108.1	740	227.9	103.1	740	201.1	142.8	740	249.6	126.8	740
8.033
8.067	220.4	148.8	742	235.9	146.6	742	215.5	130.3	742	232.4	125.8	742	211.6	108.9	742	228.4	104.4	742	202.6	144.4	742	249.8	123.1	742
8.100
8.133	220.5	149.1	744	236.6	146.9	744	216.1	131.0	744	233.0	125.9	744	212.1	109.6	744	229.0	105.0	744	204.4	145.8	744	249.9	121.0	744
8.167
8.200	221.1	149.4	746	236.8	146.9	746	216.8	131.4	746	233.5	126.1	746	212.9	109.6	746	229.5	105.5	746	205.6	146.0	746	249.8	119.4	746
8.233
8.267	221.9	149.6	748	237.1	147.1	748	217.1	131.8	748	233.9	126.5	748	213.4	109.8	748	230.4	106.0	748	206.4	146.0	748	248.9	117.9	748
8.300
8.333	222.1	149.8	750	237.8	147.3	750	217.1	131.8	750	233.9	126.1	750	213.8	109.9	750	230.9	106.4	750	206.9	147.0	750	248.9	116.8	750
8.367
8.400	222.4	149.8	752	237.8	147.3	752	217.1	131.8	752	233.6	125.4	752	213.8	109.9	752	230.9	106.4	752	207.6	147.3	752	248.6	115.5	752
8.433
8.467	222.5	150.5	754	238.1	147.0	754	217.1	131.8	754	233.6	125.3	754	213.8	109.9	754	230.9	106.4	754	207.4	146.5	754	248.6	115.4	754
8.500
8.533	222.5	150.5	756	238.1	147.0	756	216.8	131.8	756	233.5	125.1	756	213.6	109.9	756	230.4	106.0	756	208.3	146.8	756	250.6	115.8	756
8.567
8.600	222.5	150.5	758	237.5	146.4	758	216.5	131.8	758	233.5	125.1	758	213.3	109.3	758	229.8	105.8	758	207.8	146.0	758	251.5	117.0	758
8.633
8.667	222.5	150.5	760	237.1	145.5	760	216.1	130.4	760	233.4	125.0	760	212.9	108.6	760	229.6	105.5	760	206.8	143.9	760	252.9	119.6	760
8.700
8.733	222.3	149.8	762	237.1	145.0	762	215.9	129.6	762	232.9	124.5	762	212.6	108.0	762	229.4	105.1	762	205.3	140.9	762	253.6	121.1	762
8.767
8.800	222.3	149.4	764	237.0	144.8	764	215.8	129.4	764	232.8	123.9	764	212.3	107.3	764	229.3	104.6	764	203.3	137.9	764	254.6	122.5	764
8.833
8.867	221.6	149.0	766	236.9	144.4	766	215.0	128.4	766	232.8	123.9	766	211.9	106.6	766	229.3	103.5	766	201.8	135.4	766	255.1	123.9	766
8.900
8.933	221.3	148.6	768	236.3	143.3	768	214.4	127.4	768	232.3	123.9	768	211.1	105.4	768	228.6	103.0	768	200.0	132.1	768	255.1	125.9	768
8.967
9.000	220.5	148.3	770	235.3	142.3	770	213.8	126.4	770	231.9	123.4	770	210.4	104.1	770	227.9	102.5	770	198.8	128.8	770	255.4	127.4	770
9.033
9.067	219.9	147.4	772	234.8	141.5	772	212.9	125.4	772	230.9	122.5	772	209.9	103.4	772	226.6	101.8	772	197.9	124.3	772	255.0	127.5	772
9.100
9.133	218.9	147.0	774	234.1	140.9	774	212.6	124.8	774	230.0	121.9	774	209.1	102.4	774	226.3	101.4	774	197.1	121.0	774	254.3	127.0	774
9.167
9.200	218.4	146.5	776	233.8	140.4	776	211.8	123.6	776	229.4	121.1	776	208.8	101.8	776	225.6	100.5	776	196.3	119.4	776	253.5	126.0	776
9.233
9.267	218.3	146.3	778	233.3	140.0	778	211.1	123.1	778	228.9	120.6	778	208.3	101.3	778	225.1	99.88	778	196.3	117.1	778	253.1	125.9	778
9.300
9.333	218.0	146.1	780	232.8	139.4	780	210.9	122.8	780	228.3	119.9	780	207.5	100.6	780	224.4	99.13	780	194.9	118.4	780	251.4	124.4	780
9.367
9.400	217.8	145.0	782	232.8	139.4	782	210.6	122.6	782	228.3	119.9	782	207.5	100.6	782	224.3	98.88	782	193.1	120.6	782	251.1	124.9	782
9.433
9.467	217.8	144.5	784	232.9	139.0	784	210.8	122.8	784	228.3	119.9	784	207.6	101.3	784	224.0	98.38	784	192.5	123.9	784	251.1	124.9	784
9.500
9.533	217.8	144.5	786	233.1	139.0	786	211.3	123.1	786	228.3	119.9	786	207.6	101.4	786	223.8	98.13	786	193.8	128.8	786	251.8	124.6	786
9.567
9.600	218.3	144.3	788	233.5	139.0	788	211.4	123.5	788	228.3	119.9	788	207.5	101.9	788	223.6	98.13	788	195.6	132.6	788	251.8	125.6	788
9.633
9.667	218.4	144.4	790	233.8	139.1	790	211.4	123.6	790	228.3	119.9	790	207.5	102.4	790	223.5	98.00	790	196.8	136.1	790	251.1	124.6	790
9.700
9.733	218.6	144.3	792	233.9	139.1	792	211.5	124.5	792	228.3	119.9	792	207.4	103.0	792	223.5	98.00	792	197.0	136.8	792	250.8	123.8	792
9.767
9.800	218.8	144.3	794	234.1	139.6	794	211.6	125.0	794	228.3	119.9	794	207.3	103.3	794	223.5	98.00	794	197.1	138.0	794	249.4	121.6	794
9.833
9.867	219.0	143.9	796	234.8	140.3	796	212.0	125.4	796	228.5	119.1	796	207.5	104.0	796	223.9	98.38	796	198.4	139.4	796	248.3	118.0	796
9.900
9.933	219.8	144.0	798	235.1	140.3	798	212.6	126.0	798	228.9	119.4	798	208.0	104.5	798	224.5	98.75	798	200.6	141.3	798	246.9	115.4	798
9.967
10.000	220.3	144.5	800	235.5	140.5	800	213.1	126.4	800	229.1	119.4	800	208.4	104.6	800	224.8	99.13	800	202.5	142.6	800	246.3	112.8	800
10.033
10.067	220.9	144.9	802	236.1	140.9	802	213.4	126.6	802	229.5	119.4	802	208.8	105.0	802	225.1	99.63	802	203.4	143.1	802	244.8	110.4	802
10.100
10.133	221.0	145.3	804	236.5	140.9	804	213.4	126.6	804	230.0	119.9	804	209.1	105.3	804	225.1	99.88	804	204.1	143.1	804	245.3	109.8	804
10.167
10.200	221.4	146.0	806	236.9	140.9	806	213.8	126.6	806	230.0	119.9	806	209.1	105.1	806	225.3	100.3	806	205.6	143.4	806	245.3	110.8	806
10.233
10.267	221.4	146.0	808	237.3	141.1	808	214.5	126.9	808	230.0	119.9	808	209.1	105.4	808	225.4	100.5	808	206.9	143.6	808	244.5	109.3	808
10.300
10.333	221.9	146.3	810	237.4	141.1	810	214.6	126.9	810	230.5	120.1	810	209.3	105.8	810	225.4	100.6	810	206.8	142.8	810	245.5	108.5	810
10.367
10.400	222.5	146.9	812	237.4	141.3	812	214.6	127.0	812	231.0	121.1	812	209.6	106.6	812	225.6	101.5	812	205.1	140.3	812	246.4	109.5	812
10.433
10.467	223.0	147.8	814	238.0	141.8	814	215.3	127.6	814	231.5	121.9	814	209.9	107.3	814	226.4	102.9	814	203.8	137.6	814	248.1	110.1	814
10.500
10.533	223.6	148.9	816	238.6	142.4	816	215.4	128.4	816	231.9	122.6	816	210.3	107.6	816	226.8	103.4	816	203.3	135.5	816	250.6	112.5	816
10.567
10.600	224.1	149.8	818	239.1	143.3	818	216.0	129.6	818	232.4	123.5	818	210.9	108.1	818	227.3	104.1	818	202.8	134.0	818	253.3	116.1	818
10.633
10.667	224.8	150.9	820	239.6	143.6	820	216.0	129.9	820	232.8	124.3	820	210.9	108.8	820	227.6	105.0	820	202.1	132.9	820	256.0	119.1	820
10.700
10.733	225.5	151.9	822	239.9	144.0	822	216.5	130.3	822	233.4	125.5	822	211.1	109.6	822	228.0	106.0	822	201.4	129.5	822	256.4	123.4	822
10.767
10.800	226.0	152.1	824	240.6	144.8	824	216.5	130.1	824	233.6	126.1	824	211.4	110.0	824	228.3	106.6	824	202.4	126.1	824	256.4	126.3	824
10.833
10.867	226.0	152.5	826	240.8	145.1	826	216.5	129.6	826	234.0	126.8	826	211.9	110.0	826	228.6	107.5	826	203.3	123.0	826	256.5	127.9	826
10.900
10.933	226.0	153.3	828	240.8	145.5	828	216.5	129.6	828	234.6	127.8	828	211.9	109.9	828	228.9	107.5	828	204.3	121.6	828	256.6	129.9	828
10.967
11.000	226.1	153.6	830	241.0	146.5	830	216.8	129.8	830	234.9	128.1	830	212.0	109.9	830	229.1	107.5	830	204.0	121.9	830	257.4	131.4	830
11.033
11.067	225.9	153.3	832	240.8	146.6	832	217.3	130.5	832	234.9	128.1	832	212.0	109.5	832	229.5	107.6	832	201.4	126.6	832	257.5	132.1	832
11.100
11.133	225.1	152.1	834	240.5	146.6	834	217.3	130.6	834	234.9	128.1	834	212.0	109.6	834	229.8	107.3	834	200.5	132.6	834	257.5	132.6	834
11.167
11.200	225.1	152.1	836	240.4	146.8	836	217.1	131.3	836	234.9	128.1	836	212.3	110.1	836	229.9	106.8	836	199.5	136.6	836	257.9	134.0	836
11.233
11.267	224.9	151.9	838	240.3	146.9	838	217.1	131.8	838	234.9	128.1	838	212.3	110.9	838	229.6	106.6	838	200.5	139.8	838	257.9	134.3	838
11.300
11.333	224.9	151.6	840	240.1	147.4	840	217.4	132.3	840	234.9	128.1	840	212.4	111.4	840	229.4	106.5	840	201.4	141.9	840	257.5	135.0	840
11.367
11.400	224.1	151.5	842	240.0	147.9	842	217.4	132.4	842	234.9	128.3	842	212.5	111.9	842	229.3	106.8	842	201.8	142.4	842	257.3	135.8	842
11.433
11.467	224.0	151.3	844	240.0	148.3	844	217.4	132.4	844	234.9	128.4	844	212.9	112.4	844	229.3	106.8	844	202.3	143.4	844	257.1	136.5	844
11.500
11.533	224.1	151.6	846	240.0	148.5	846	217.5	132.9	846	234.9	128.4	846	212.9	112.4	846	229.3	106.8	846	202.5	144.5	846	257.1	137.9	846
11.567
11.600	224.1	151.6	848	240.0	148.5	848	217.9	133.5	848	235.1	128.5	848	212.9	112.4	848	229.3	106.8	848	202.5	145.0	848	256.4	135.5	848
11.633
11.667	224.1	151.3	850	240.0	148.5	850	218.0	133.0	850	235.1	128.0	850	212.9	112.4	850	229.3	106.8	850	202.9	146.0	850	254.6	132.4	850
11.700
11.733	224.4	151.0	852	240.8	148.4	852	218.4	133.0	852	235.4	127.6	852	213.0	112.4	852	229.6	106.6	852	203.9	145.6	852	253.5	128.3	852
11.767
11.800	224.6	151.0	854	240.9	148.1	854	218.6	133.0	854	235.5	127.1	854	213.5	112.8	854	230.1	106.6	854	204.5	146.5	854	253.5	125.5	854
11.833
11.867	225.0	151.1	856	240.9	148.1	856	218.9	133.0	856	235.5	126.8	856	213.8	112.6	856	230.6	106.4	856	205.1	146.8	856	253.0	121.8	856
11.900
11.933	225.3	151.1	858	241.4	148.1	858	219.5	133.0	858	235.9	126.5	858	213.9	112.0	858	230.6	106.4	858	205.8	147.1	858	252.0	118.3	858
11.967
12.000	225.5	151.9	860	241.8	148.1	860	219.5	132.9	860	236.0	126.5	860	213.9	111.5	860	230.6	106.4	860	206.8	147.8	860	252.1	116.4	860
12.033
12.067	225.6	152.0	862	241.8	148.1	862	219.5	132.9	862	236.0	126.9	862	214.0	111.3	862	230.8	106.5	862	207.3	147.9	862	252.1	116.4	862
12.100
12.133	225.6	152.0	864	241.8	148.1	864	219.5	133.1	864	236.0	126.9	864	214.0	111.3	864	230.8	106.5	864	207.3	147.9	864	254.0	118.3	864
12.167
12.200	225.8	152.0	866	241.8	148.1	866	219.5	133.1	866	236.0	126.9	866	214.0	111.3	866	230.9	106.8	866	207.3	147.9	866	254.9	119.6	866
12.233
12.267	225.9	152.4	868	241.8	148.1	868	219.5	133.1	868	236.0	126.9	868	214.0	110.9	868	231.0	107.1	868	207.3	147.9	868	256.6	121.9	868
12.300
12.333	225.9	152.4	870	241.6	147.6	870	219.5	133.1	870	236.0	126.9	870	214.0	110.4	870	231.0	107.1	870	207.3	147.9	870	257.8	123.9	870
12.367
12.400	225.9	152.4	872	241.4	147.3	872	219.5	133.1	872	236.0	126.9	872	214.0	110.0	872	231.0	107.1	872	207.5	147.9	872	258.8	125.6	872
12.433
12.467	225.9	152.4	874	241.3	147.3	874	219.5	133.1	874	236.1	127.3	874	214.0	109.6	874	231.0	107.1	874	208.8	148.0	874	258.8	128.3	874
12.500
12.533	225.9	152.4	876	241.3	147.1	876	219.1	132.8	876	236.1	127.3	876	214.0	109.1	876	231.0	107.1	876	208.5	145.6	876	259.0	129.8	876
12.567
12.600	225.9	152.4	878	241.3	147.1	878	218.8	132.1	878	236.1	127.4	878	214.1	108.9	878	231.0	107.1	878	208.8	144.6	878	259.0	130.4	878
12.633
12.667	225.9	152.4	880	241.3	147.1	880	218.8	131.6	880	236.1	127.4	880	214.1	108.9	880	231.1	106.9	880	208.1	141.8	880	259.1	131.3	880
12.700
12.733	225.9	152.4	882	240.6	146.5	882	218.8	131.1	882	236.1	127.4	882	214.1	108.9	882	231.3	106.6	882	207.0	139.5	882	259.1	131.9	882
12.767
12.800	225.9	152.4	884	240.6	146.1	884	218.8	131.0	884	236.1	127.3	884	214.1	108.9	884	231.3	105.6	884	206.9	138.5	884	259.4	131.9	884
12.833
12.867	225.9	151.8	886	241.0	145.8	886	218.8	130.5	886	236.3	126.5	886	214.5	108.5	886	231.3	105.4	886	206.8	137.1	886	259.3	132.0	886
12.900
12.933	225.8	151.4	888	241.0	145.8	888	218.8	129.9	888	236.3	125.9	888	214.4	108.1	888	231.1	105.3	888	206.5	135.1	888	259.3	132.6	888
12.967
13.000	225.8	151.3	890	240.9	145.9	890	218.8	129.1	890	236.3	126.4	890	214.4	108.1	890	231.1	104.9	890	205.6	132.8	890	259.3	132.9	890
13.033
13.067	225.6	151.1	892	240.9	146.0	892	218.8	128.3	892	236.3	126.1	892	214.5	108.3	892	231.1	104.9	892	205.1	131.8	892	259.3	133.3	892
13.100
13.133	225.0	151.3	894	240.8	146.1	894	218.8	128.3	894	236.3	126.1	894	214.5	108.5	894	231.1	104.9	894	204.5	127.4	894	259.5	134.6	894
13.167
13.200	224.6	151.1	896	240.5	146.6	896	218.8	128.6	896	236.3	126.1	896	214.5	108.8	896	231.1	104.9	896	204.1	125.5	896	259.5	135.8	896
13.233
13.267	224.6	151.5	898	240.1	147.5	898	218.8	128.6	898	236.3	127.0	898	214.5	109.0	898	231.0	104.9	898	203.9	124.8	898	258.6	136.6	898
13.300
13.333	224.4	151.8	900	240.3	148.1	900	218.8	129.6	900	236.4	127.8	900	214.5	110.1	900	231.3	105.3	900	203.9	125.8	900	258.3	137.4	900
