## Supplementary material for "Trunk muscle activity across various trunk–limb coordination patterns in centipede locomotion": Data S1: rubi-fast-#2-3-track.csv

#multi:
	mass A			mass B			mass C			mass D			mass E			mass F			mass G			mass H
t	x	y	frame	x	y	frame	x	y	frame	x	y	frame	x	y	frame	x	y	frame	x	y	frame	x	y	frame
0.000	156.3	99.63	1300	172.6	100.0	1300	157.8	78.75	1300	175.4	79.63	1300	161.8	55.88	1300	178.6	59.50	1300	142.3	89.25	1300	194.5	89.50	1300
0.033
0.067	156.3	99.63	1302	172.6	100.3	1302	157.8	78.88	1302	175.4	79.88	1302	162.0	55.38	1302	178.6	60.00	1302	141.9	87.38	1302	194.9	91.00	1302
0.100
0.133	156.3	99.63	1304	172.9	100.0	1304	158.0	78.00	1304	175.5	80.13	1304	162.1	54.75	1304	178.6	60.25	1304	141.6	84.13	1304	195.0	92.25	1304
0.167
0.200	156.3	99.63	1306	172.6	99.75	1306	157.9	77.75	1306	175.5	80.50	1306	162.3	54.63	1306	178.8	60.25	1306	140.6	80.25	1306	194.4	92.75	1306
0.233
0.267	156.1	99.38	1308	172.6	99.88	1308	157.8	77.50	1308	175.5	80.63	1308	162.3	54.88	1308	178.8	60.38	1308	140.5	76.38	1308	193.6	93.50	1308
0.300
0.333	155.5	99.38	1310	172.4	100.3	1310	157.8	76.50	1310	175.1	80.88	1310	162.1	54.63	1310	178.8	60.00	1310	141.8	71.75	1310	193.1	94.50	1310
0.367
0.400	155.0	99.13	1312	171.0	100.8	1312	157.5	75.75	1312	174.5	81.13	1312	161.6	55.25	1312	178.5	60.63	1312	143.6	65.63	1312	192.3	96.00	1312
0.433
0.467	154.4	99.13	1314	170.4	100.6	1314	157.4	75.00	1314	173.8	81.25	1314	161.4	55.38	1314	178.3	60.00	1314	147.3	62.00	1314	191.0	96.63	1314
0.500
0.533	153.9	98.88	1316	169.9	100.8	1316	157.4	74.75	1316	173.4	81.13	1316	161.0	55.88	1316	178.0	59.50	1316	151.4	60.00	1316	190.1	96.88	1316
0.567
0.600	153.4	99.25	1318	169.6	100.8	1318	157.4	74.75	1318	173.5	81.25	1318	160.9	56.63	1318	178.0	59.25	1318	150.4	61.50	1318	189.8	97.00	1318
0.633
0.667	153.4	99.25	1320	169.6	100.8	1320	157.3	74.75	1320	173.5	81.38	1320	161.0	57.00	1320	178.1	59.25	1320	144.3	65.38	1320	189.1	97.63	1320
0.700
0.733	153.4	98.88	1322	169.6	100.8	1322	156.8	75.63	1322	173.8	81.63	1322	161.0	56.88	1322	178.1	58.50	1322	140.5	71.88	1322	188.8	98.00	1322
0.767
0.800	153.5	98.63	1324	169.6	100.8	1324	156.8	76.00	1324	173.8	81.38	1324	161.0	56.63	1324	178.1	58.00	1324	138.8	76.13	1324	188.5	98.50	1324
0.833
0.867	153.5	97.38	1326	169.6	100.9	1326	156.5	76.63	1326	173.8	80.88	1326	161.0	56.38	1326	178.3	58.38	1326	138.6	79.50	1326	189.1	95.38	1326
0.900
0.933	153.6	97.25	1328	169.6	100.9	1328	156.5	76.88	1328	173.8	80.50	1328	161.0	56.38	1328	178.3	58.13	1328	138.0	81.25	1328	189.8	89.75	1328
0.967
1.000	154.0	96.88	1330	169.6	100.9	1330	156.5	77.00	1330	173.8	79.88	1330	161.0	56.38	1330	177.9	58.75	1330	138.8	82.00	1330	191.5	85.25	1330
1.033
1.067	154.4	96.88	1332	169.9	101.0	1332	156.5	77.50	1332	173.9	80.13	1332	161.0	56.38	1332	177.6	59.25	1332	138.5	83.75	1332	193.0	81.25	1332
1.100
1.133	154.8	97.13	1334	170.0	101.0	1334	156.5	77.88	1334	173.9	79.38	1334	161.0	56.25	1334	177.6	59.25	1334	139.3	86.50	1334	194.0	77.13	1334
1.167
1.200	154.8	97.25	1336	170.0	101.0	1336	156.5	78.25	1336	173.8	78.88	1336	161.0	56.50	1336	177.5	59.75	1336	139.6	86.38	1336	194.8	76.75	1336
1.233
1.267	154.8	97.25	1338	170.1	100.6	1338	156.6	78.13	1338	173.9	78.75	1338	161.0	56.50	1338	177.5	59.63	1338	139.1	86.88	1338	194.8	78.00	1338
1.300
1.333	154.5	97.63	1340	170.1	100.5	1340	156.6	77.75	1340	174.0	79.00	1340	160.9	56.25	1340	177.5	59.63	1340	139.3	87.25	1340	194.6	81.25	1340
1.367
1.400	154.4	98.00	1342	170.1	100.5	1342	156.4	77.88	1342	173.8	79.25	1342	160.9	55.63	1342	177.6	59.63	1342	139.4	87.63	1342	194.8	84.38	1342
1.433
1.467	154.4	98.00	1344	170.1	100.1	1344	156.4	78.00	1344	173.8	79.38	1344	161.3	54.88	1344	177.8	59.88	1344	139.6	87.50	1344	195.0	86.50	1344
1.500
1.533	154.4	98.25	1346	170.1	99.88	1346	156.4	77.88	1346	173.8	79.50	1346	161.6	54.50	1346	177.8	59.88	1346	140.4	85.63	1346	194.4	89.25	1346
1.567
1.600	154.4	98.75	1348	170.1	99.50	1348	156.5	76.75	1348	174.0	79.88	1348	161.6	54.38	1348	177.9	60.00	1348	140.6	83.50	1348	193.9	90.38	1348
1.633
1.667	154.4	98.75	1350	170.1	99.50	1350	156.5	76.50	1350	174.0	80.13	1350	161.8	54.13	1350	177.9	60.00	1350	140.0	79.88	1350	193.6	91.38	1350
1.700
1.733	154.4	98.75	1352	170.1	99.50	1352	156.6	76.25	1352	173.8	79.75	1352	161.8	54.13	1352	177.9	60.00	1352	139.6	78.00	1352	193.0	91.88	1352
1.767
1.800	154.4	98.75	1354	169.9	99.75	1354	156.4	75.88	1354	173.8	80.13	1354	161.6	54.75	1354	177.9	60.00	1354	139.9	73.75	1354	191.6	92.75	1354
1.833
1.867	153.9	98.75	1356	169.5	100.0	1356	156.5	75.00	1356	173.6	80.25	1356	161.5	55.38	1356	178.0	60.63	1356	141.4	67.00	1356	191.1	93.63	1356
1.900
1.933	153.8	98.88	1358	169.5	100.0	1358	157.0	74.13	1358	173.4	80.38	1358	161.0	55.63	1358	177.9	60.63	1358	146.5	59.63	1358	190.4	94.63	1358
1.967
2.000	153.8	98.88	1360	169.4	100.1	1360	156.5	74.25	1360	173.1	80.38	1360	160.8	55.88	1360	177.4	59.88	1360	148.3	58.38	1360	189.9	95.25	1360
2.033
2.067	153.6	98.75	1362	169.3	100.3	1362	156.1	74.25	1362	173.1	80.88	1362	160.3	56.13	1362	177.1	59.38	1362	148.9	58.38	1362	189.0	96.00	1362
2.100
2.133	153.5	99.25	1364	169.0	100.4	1364	156.1	74.25	1364	173.1	81.13	1364	160.3	56.25	1364	177.6	59.00	1364	145.9	60.38	1364	188.6	96.50	1364
2.167
2.200	153.4	99.38	1366	169.3	100.6	1366	156.1	75.00	1366	173.4	81.38	1366	160.3	56.25	1366	177.9	59.13	1366	140.5	68.38	1366	187.9	97.63	1366
2.233
2.267	153.8	98.00	1368	169.3	100.6	1368	156.1	75.38	1368	173.4	81.38	1368	160.3	56.38	1368	177.9	58.38	1368	139.4	74.13	1368	187.9	98.00	1368
2.300
2.333	153.6	98.00	1370	169.3	100.6	1370	156.1	76.13	1370	173.5	81.25	1370	160.5	56.63	1370	177.9	58.38	1370	137.0	76.88	1370	187.0	92.75	1370
2.367
2.400	153.8	97.75	1372	169.4	100.5	1372	156.1	76.63	1372	173.8	81.25	1372	160.5	56.63	1372	178.3	57.50	1372	137.0	79.25	1372	187.4	89.63	1372
2.433
2.467	154.0	97.38	1374	170.0	100.4	1374	156.4	77.50	1374	174.1	80.63	1374	160.5	56.63	1374	178.3	58.25	1374	136.6	81.38	1374	189.9	86.25	1374
2.500
2.533	154.3	97.38	1376	170.4	100.6	1376	156.6	77.75	1376	174.1	80.38	1376	160.5	56.63	1376	178.1	58.63	1376	137.0	82.00	1376	191.5	82.13	1376
2.567
2.600	154.5	97.25	1378	170.9	100.6	1378	156.8	77.75	1378	174.4	79.63	1378	160.5	56.63	1378	178.1	58.63	1378	137.6	83.63	1378	193.4	77.13	1378
2.633
2.667	155.1	97.38	1380	171.1	100.6	1380	156.8	78.13	1380	174.6	79.00	1380	160.6	56.75	1380	178.3	58.63	1380	138.3	84.75	1380	194.0	74.75	1380
2.700
2.733	155.6	97.50	1382	171.5	100.6	1382	157.0	78.38	1382	174.6	79.00	1382	160.8	57.00	1382	178.3	58.88	1382	138.9	85.13	1382	194.5	74.50	1382
2.767
2.800	155.6	97.75	1384	171.5	100.6	1384	157.3	78.38	1384	174.8	79.00	1384	160.8	56.75	1384	178.3	59.00	1384	138.8	86.25	1384	194.8	75.25	1384
2.833
2.867	156.0	98.00	1386	171.6	100.8	1386	157.3	78.38	1386	174.8	79.25	1386	160.8	56.88	1386	178.3	59.25	1386	139.1	87.00	1386	196.3	78.38	1386
2.900
2.933	155.9	98.75	1388	171.6	100.8	1388	157.3	78.38	1388	174.8	79.38	1388	160.6	56.38	1388	178.3	59.38	1388	139.6	87.75	1388	196.9	82.63	1388
2.967
3.000	155.9	99.25	1390	171.6	100.5	1390	157.3	78.38	1390	174.8	79.38	1390	161.0	55.88	1390	178.3	59.50	1390	139.6	88.75	1390	196.6	86.13	1390
3.033
3.067	155.9	99.25	1392	171.8	100.5	1392	157.3	78.38	1392	174.9	79.50	1392	161.5	55.25	1392	178.3	59.75	1392	139.8	90.25	1392	196.1	87.25	1392
3.100
3.133	155.9	99.25	1394	171.8	100.5	1394	157.3	78.38	1394	174.9	79.88	1394	161.6	54.63	1394	178.3	60.00	1394	139.8	90.25	1394	195.6	88.50	1394
3.167
3.200	155.8	99.75	1396	172.0	100.3	1396	157.3	78.13	1396	174.9	79.88	1396	161.9	54.13	1396	178.6	60.13	1396	140.3	88.75	1396	194.9	90.00	1396
3.233
3.267	155.8	99.75	1398	172.0	100.3	1398	157.3	78.38	1398	175.1	80.38	1398	162.1	54.25	1398	178.6	60.13	1398	140.9	87.00	1398	194.6	91.13	1398
3.300
3.333	155.9	99.63	1400	172.0	100.4	1400	157.9	77.88	1400	175.1	80.50	1400	162.4	54.25	1400	179.0	60.63	1400	141.0	83.63	1400	194.0	92.25	1400
3.367
3.400	155.9	99.63	1402	172.0	100.5	1402	158.0	77.50	1402	175.5	80.88	1402	162.4	54.25	1402	179.3	60.63	1402	140.9	79.63	1402	193.6	92.25	1402
3.433
3.467	155.9	99.50	1404	172.0	100.5	1404	158.3	76.88	1404	175.5	80.88	1404	162.4	54.25	1404	179.6	60.50	1404	140.9	76.25	1404	193.4	92.88	1404
3.500
3.533	155.9	99.50	1406	172.0	100.5	1406	158.1	76.13	1406	175.5	80.88	1406	162.4	54.63	1406	179.6	60.25	1406	141.8	70.00	1406	192.4	93.88	1406
3.567
3.600	155.6	99.50	1408	171.8	100.5	1408	158.3	75.38	1408	175.5	80.88	1408	162.4	54.63	1408	179.3	59.88	1408	146.1	62.63	1408	192.0	94.63	1408
3.633
3.667	155.4	99.38	1410	171.6	100.5	1410	158.3	74.50	1410	175.4	80.88	1410	162.4	55.13	1410	178.8	59.13	1410	152.4	58.50	1410	190.8	95.13	1410
3.700
3.733	155.4	99.38	1412	171.6	100.5	1412	158.4	74.50	1412	175.3	80.88	1412	161.6	55.75	1412	178.9	58.88	1412	154.0	58.38	1412	190.6	95.88	1412
3.767
3.800	155.3	98.75	1414	171.6	100.5	1414	158.6	74.50	1414	175.6	81.13	1414	161.8	56.88	1414	179.5	58.38	1414	148.3	60.50	1414	189.8	96.50	1414
3.833
3.867	155.4	98.50	1416	171.6	100.5	1416	158.6	75.00	1416	175.9	81.13	1416	161.8	57.00	1416	179.6	57.88	1416	143.1	65.88	1416	189.8	96.50	1416
3.900
3.933	155.6	98.25	1418	171.8	100.9	1418	158.9	75.63	1418	176.0	81.13	1418	161.9	56.75	1418	180.0	57.13	1418	140.4	72.50	1418	190.0	94.63	1418
3.967
4.000	155.8	97.75	1420	171.9	101.0	1420	159.0	76.25	1420	176.3	80.50	1420	162.0	57.25	1420	180.0	57.13	1420	140.3	77.50	1420	191.6	92.00	1420
4.033
4.067	156.0	97.25	1422	172.4	101.0	1422	158.8	76.75	1422	176.4	80.00	1422	162.1	57.25	1422	180.0	57.75	1422	140.6	79.75	1422	194.3	88.13	1422
4.100
4.133	156.5	96.75	1424	172.8	100.6	1424	158.8	77.13	1424	176.6	79.13	1424	162.1	57.00	1424	180.0	57.75	1424	141.1	81.38	1424	196.6	80.75	1424
4.167
4.200	156.9	96.63	1426	172.8	101.0	1426	158.6	77.50	1426	176.6	79.13	1426	162.1	57.00	1426	180.0	57.75	1426	141.0	84.13	1426	197.1	76.00	1426
4.233
4.267	156.6	97.13	1428	172.8	101.0	1428	158.8	77.75	1428	176.4	78.75	1428	162.5	57.25	1428	180.0	58.25	1428	141.9	85.25	1428	197.3	73.38	1428
4.300
4.333	156.8	97.25	1430	172.8	101.0	1430	158.8	78.00	1430	176.5	78.63	1430	162.5	56.88	1430	180.0	58.88	1430	142.4	85.88	1430	198.0	72.75	1430
4.367
4.400	156.9	97.50	1432	172.8	101.0	1432	158.8	78.00	1432	176.5	78.63	1432	162.4	56.13	1432	180.0	59.38	1432	142.9	85.88	1432	197.5	75.38	1432
4.433
4.467	156.8	98.13	1434	172.8	101.0	1434	158.8	78.00	1434	176.6	78.75	1434	162.6	55.88	1434	180.0	59.38	1434	142.0	86.25	1434	197.5	80.25	1434
4.500
4.533	156.8	98.13	1436	172.8	100.8	1436	158.8	78.00	1436	176.6	79.00	1436	162.6	55.88	1436	180.0	59.38	1436	143.0	86.25	1436	197.1	83.25	1436
4.567
4.600	156.8	98.13	1438	173.0	100.4	1438	158.8	78.00	1438	176.8	79.38	1438	163.3	55.25	1438	180.5	59.25	1438	143.0	86.50	1438	197.1	86.13	1438
4.633
4.667	156.8	98.13	1440	173.1	100.3	1440	158.8	78.00	1440	176.8	79.88	1440	164.4	54.50	1440	180.6	59.38	1440	143.3	87.25	1440	197.1	88.13	1440
4.700
4.733	156.8	98.38	1442	173.3	100.0	1442	158.8	78.00	1442	176.8	79.88	1442	164.8	54.00	1442	180.9	59.63	1442	143.9	87.63	1442	197.1	90.13	1442
4.767
4.800	156.5	98.63	1444	173.3	100.0	1444	159.1	77.63	1444	176.8	79.88	1444	164.8	54.00	1444	180.9	59.63	1444	143.8	86.75	1444	197.0	92.00	1444
4.833
4.867	156.6	98.50	1446	173.1	100.1	1446	159.3	77.38	1446	176.9	80.13	1446	165.0	53.88	1446	181.3	59.63	1446	143.9	84.13	1446	196.3	93.00	1446
4.900
4.933	156.6	98.63	1448	173.1	100.1	1448	159.3	77.00	1448	177.1	80.50	1448	164.8	53.88	1448	180.9	60.00	1448	143.4	81.50	1448	195.5	93.88	1448
4.967
5.000	157.0	99.00	1450	173.1	100.1	1450	159.3	77.00	1450	177.1	80.50	1450	164.5	54.13	1450	180.9	60.00	1450	142.4	78.50	1450	195.5	93.88	1450
5.033
5.067	156.9	99.38	1452	173.1	100.4	1452	159.6	76.38	1452	177.1	80.50	1452	164.5	54.25	1452	181.5	59.75	1452	141.9	76.50	1452	194.6	94.88	1452
5.100
5.133	156.8	99.50	1454	172.5	100.5	1454	159.8	76.25	1454	176.5	80.88	1454	164.0	54.88	1454	180.9	59.75	1454	143.6	71.88	1454	193.4	95.25	1454
5.167
5.200	156.1	99.50	1456	171.8	100.5	1456	159.3	75.50	1456	176.0	80.88	1456	163.8	55.00	1456	180.8	59.38	1456	145.5	65.50	1456	192.5	96.63	1456
5.233
5.267	155.6	99.38	1458	171.0	100.6	1458	159.0	74.88	1458	175.5	80.88	1458	163.0	55.88	1458	180.8	59.38	1458	148.5	61.13	1458	190.9	96.88	1458
5.300
5.333	155.1	99.25	1460	170.4	100.6	1460	158.6	74.88	1460	175.0	80.88	1460	162.8	56.25	1460	180.1	58.63	1460	150.0	60.25	1460	190.0	97.75	1460
5.367
5.400	154.8	98.75	1462	169.9	100.5	1462	158.6	75.13	1462	174.5	81.13	1462	162.8	56.25	1462	179.6	58.13	1462	148.6	61.00	1462	188.5	97.75	1462
5.433
5.467	154.4	98.50	1464	169.8	100.8	1464	158.5	75.50	1464	174.5	81.38	1464	162.5	56.25	1464	179.6	57.88	1464	142.3	66.88	1464	188.5	98.25	1464
5.500
5.533	154.4	98.13	1466	169.8	101.0	1466	158.4	75.63	1466	174.8	81.50	1466	162.5	56.75	1466	179.8	57.75	1466	140.0	70.38	1466	188.6	96.75	1466
5.567
5.600	154.3	97.63	1468	169.8	101.0	1468	158.4	76.13	1468	175.3	81.38	1468	162.8	56.75	1468	180.3	58.13	1468	139.3	75.25	1468	189.0	94.38	1468
5.633
5.667	154.5	97.13	1470	169.8	101.0	1470	158.4	76.38	1470	175.4	80.88	1470	162.8	56.13	1470	180.3	58.63	1470	138.5	79.38	1470	190.4	91.00	1470
5.700
5.733	154.6	96.50	1472	170.1	100.8	1472	158.4	76.50	1472	175.4	80.50	1472	162.9	56.38	1472	180.3	58.88	1472	138.8	80.88	1472	191.9	86.88	1472
5.767
5.800	155.1	96.25	1474	170.3	100.8	1474	158.4	77.00	1474	175.6	80.00	1474	162.9	56.38	1474	180.1	58.88	1474	139.0	81.88	1474	193.1	83.88	1474
5.833
5.867	155.3	96.00	1476	170.3	100.8	1476	158.4	77.13	1476	175.6	79.38	1476	162.9	56.63	1476	180.0	59.00	1476	140.1	84.38	1476	194.0	81.00	1476
5.900
5.933	155.8	96.00	1478	170.8	100.5	1478	158.4	77.25	1478	175.6	79.38	1478	162.9	56.63	1478	179.8	59.00	1478	140.3	85.00	1478	194.9	79.38	1478
5.967
6.000	155.8	96.38	1480	171.0	100.5	1480	158.3	77.75	1480	175.6	79.38	1480	162.9	56.63	1480	179.8	59.00	1480	140.5	86.00	1480	196.0	77.88	1480
6.033
6.067	155.9	97.50	1482	171.0	100.5	1482	158.1	77.75	1482	175.6	79.38	1482	162.9	56.63	1482	179.8	59.25	1482	140.8	87.00	1482	196.4	78.38	1482
6.100
6.133	155.6	98.38	1484	171.4	100.4	1484	158.1	77.75	1484	175.6	79.38	1484	163.0	55.88	1484	179.8	59.25	1484	141.0	87.00	1484	196.4	81.50	1484
6.167
6.200	156.0	98.88	1486	171.6	100.4	1486	158.1	78.00	1486	175.6	79.38	1486	163.1	55.50	1486	179.9	59.63	1486	141.0	87.00	1486	196.9	84.00	1486
6.233
6.267	156.1	98.75	1488	171.9	100.3	1488	158.4	78.00	1488	175.8	79.75	1488	163.0	55.50	1488	180.3	60.13	1488	141.4	87.13	1488	196.9	86.13	1488
6.300
6.333	156.1	98.75	1490	172.0	100.1	1490	158.4	78.00	1490	176.0	79.88	1490	163.5	54.75	1490	180.5	60.25	1490	141.4	87.25	1490	196.5	89.00	1490
6.367
6.400	156.3	98.75	1492	172.5	99.63	1492	158.8	77.88	1492	176.0	80.00	1492	163.5	54.38	1492	180.5	60.63	1492	141.6	87.63	1492	196.5	90.88	1492
6.433
6.467	156.6	99.00	1494	172.8	99.25	1494	159.1	77.88	1494	176.3	80.00	1494	163.6	54.13	1494	180.5	60.75	1494	141.8	87.75	1494	194.9	91.13	1494
6.500
6.533	157.0	99.25	1496	173.1	99.00	1496	159.0	78.25	1496	176.3	80.00	1496	163.8	54.25	1496	180.5	60.75	1496	142.3	88.50	1496	194.4	91.50	1496
6.567
6.600	157.0	99.25	1498	173.1	99.00	1498	158.6	78.13	1498	176.0	80.00	1498	163.8	54.00	1498	180.1	60.63	1498	142.5	88.50	1498	193.6	92.25	1498
6.633
6.667	156.8	99.63	1500	173.0	99.00	1500	158.1	78.25	1500	175.8	80.13	1500	162.9	54.50	1500	180.1	60.50	1500	142.4	88.50	1500	193.1	92.63	1500
6.700
6.733	156.8	99.75	1502	172.9	99.50	1502	157.9	77.88	1502	175.0	80.50	1502	162.6	55.00	1502	179.8	60.13	1502	141.6	86.13	1502	192.4	93.38	1502
6.767
6.800	156.6	100.0	1504	172.4	99.63	1504	157.8	77.50	1504	175.0	80.50	1504	162.5	55.63	1504	179.8	60.13	1504	140.6	83.13	1504	191.6	93.75	1504
6.833
6.867	156.5	100.5	1506	172.1	100.1	1506	157.6	77.25	1506	174.6	80.88	1506	162.5	55.88	1506	179.3	59.88	1506	139.5	79.00	1506	191.5	94.50	1506
6.900
6.933	155.4	100.3	1508	171.8	100.8	1508	157.6	76.50	1508	174.3	80.88	1508	162.3	56.25	1508	179.3	59.75	1508	140.4	75.50	1508	191.5	94.50	1508
6.967
7.000	154.9	100.3	1510	171.8	100.8	1510	157.3	76.00	1510	174.3	80.88	1510	162.0	56.25	1510	178.6	58.88	1510	140.3	72.25	1510	190.6	95.00	1510
7.033
7.067	155.0	100.3	1512	171.5	100.6	1512	157.3	75.75	1512	174.0	80.88	1512	161.8	56.25	1512	178.5	58.50	1512	140.1	70.50	1512	189.6	95.00	1512
7.100
7.133	155.0	99.88	1514	171.9	100.5	1514	157.3	75.75	1514	174.0	80.88	1514	161.4	56.50	1514	178.8	58.50	1514	140.3	69.88	1514	189.3	95.38	1514
7.167
7.200	155.4	99.88	1516	172.3	100.5	1516	157.3	75.75	1516	174.4	81.00	1516	161.4	56.50	1516	178.8	58.75	1516	140.3	72.50	1516	189.8	94.00	1516
7.233
7.267	155.9	99.75	1518	173.0	100.6	1518	157.6	77.13	1518	174.4	81.00	1518	161.8	56.63	1518	178.8	58.88	1518	139.9	78.13	1518	190.0	93.25	1518
7.300
7.333	156.9	99.75	1520	173.1	101.0	1520	158.0	78.00	1520	175.4	81.13	1520	161.8	57.75	1520	178.8	59.25	1520	140.6	82.25	1520	191.1	89.50	1520
7.367
7.400	157.9	100.1	1522	174.0	101.3	1522	158.5	79.00	1522	176.1	81.13	1522	162.0	59.00	1522	179.3	59.88	1522	141.6	85.00	1522	193.4	85.00	1522
7.433
7.467	158.6	100.0	1524	174.8	101.5	1524	159.1	79.75	1524	176.1	81.13	1524	162.1	59.38	1524	179.3	60.13	1524	142.3	87.75	1524	194.4	81.63	1524
7.500
7.533	159.4	99.88	1526	175.6	101.6	1526	159.5	80.63	1526	176.4	81.13	1526	162.4	59.50	1526	179.3	60.13	1526	142.4	91.13	1526	195.3	77.38	1526
7.567
7.600	159.9	99.75	1528	176.0	101.8	1528	159.8	81.00	1528	177.1	80.38	1528	162.5	58.88	1528	179.6	60.25	1528	143.4	92.50	1528	195.6	73.38	1528
7.633
7.667	160.5	100.3	1530	176.4	101.9	1530	159.9	81.25	1530	177.4	80.00	1530	162.9	58.75	1530	179.8	59.88	1530	144.3	93.88	1530	196.0	73.63	1530
7.700
7.733	161.3	100.9	1532	176.8	101.8	1532	160.1	81.50	1532	177.6	79.88	1532	162.8	59.13	1532	179.9	60.00	1532	145.3	95.25	1532	195.9	73.63	1532
7.767
7.800	161.3	101.5	1534	176.9	101.6	1534	160.4	82.00	1534	177.6	79.88	1534	162.6	58.38	1534	179.9	60.88	1534	145.6	96.00	1534	196.9	78.50	1534
7.833
7.867	161.3	102.0	1536	177.3	101.4	1536	160.4	82.13	1536	177.6	79.88	1536	162.4	57.88	1536	179.8	61.00	1536	146.1	96.50	1536	198.0	81.50	1536
7.900
7.933	161.3	102.4	1538	177.4	100.9	1538	160.0	81.63	1538	177.6	80.13	1538	162.6	57.38	1538	179.4	61.38	1538	146.3	96.50	1538	198.0	84.13	1538
7.967
8.000	161.5	102.8	1540	177.9	100.4	1540	160.3	81.25	1540	177.6	80.25	1540	162.5	57.50	1540	179.3	61.25	1540	145.4	93.00	1540	198.4	86.25	1540
8.033
8.067	161.8	103.1	1542	177.9	100.4	1542	160.3	80.75	1542	177.8	80.75	1542	162.9	58.13	1542	179.9	61.50	1542	145.1	89.25	1542	198.5	87.75	1542
8.100
8.133	162.4	103.5	1544	178.1	100.6	1544	160.3	80.13	1544	177.9	81.00	1544	163.3	58.25	1544	179.9	61.13	1544	144.6	85.50	1544	198.5	88.88	1544
8.167
8.200	162.4	103.5	1546	178.1	100.6	1546	160.9	79.50	1546	178.1	81.38	1546	163.1	58.38	1546	179.9	60.38	1546	144.3	80.75	1546	198.5	90.13	1546
8.233
8.267	162.4	103.5	1548	178.3	100.8	1548	161.5	79.13	1548	178.4	81.75	1548	163.4	58.88	1548	180.1	60.38	1548	144.3	75.75	1548	198.5	91.25	1548
8.300
8.333	162.6	103.6	1550	178.6	101.0	1550	161.5	79.00	1550	178.4	81.75	1550	163.6	59.38	1550	180.1	60.13	1550	146.5	67.38	1550	198.3	92.63	1550
8.367
8.400	162.8	103.6	1552	178.6	101.3	1552	161.5	78.50	1552	178.9	82.00	1552	163.6	59.38	1552	180.4	59.88	1552	149.3	63.25	1552	198.1	93.50	1552
8.433
8.467	162.8	103.6	1554	178.8	101.4	1554	162.4	78.75	1554	179.1	82.00	1554	164.0	60.00	1554	181.0	59.25	1554	149.1	64.38	1554	198.3	94.63	1554
8.500
8.533	163.1	103.6	1556	179.1	101.9	1556	162.6	79.38	1556	179.6	82.25	1556	164.1	60.38	1556	181.1	59.25	1556	148.0	69.00	1556	198.3	95.00	1556
8.567
8.600	164.0	103.9	1558	179.6	102.5	1558	162.9	80.13	1558	179.9	82.38	1558	164.9	60.75	1558	181.5	59.25	1558	145.5	75.63	1558	198.3	96.13	1558
8.633
8.667	164.6	103.6	1560	180.0	102.8	1560	163.3	80.63	1560	180.5	82.50	1560	164.8	60.38	1560	181.9	59.25	1560	145.3	81.38	1560	198.0	96.50	1560
8.700
8.733	164.9	103.3	1562	180.8	102.8	1562	163.9	81.13	1562	181.3	83.00	1562	165.1	60.50	1562	182.5	59.38	1562	145.0	84.75	1562	199.0	94.25	1562
8.767
8.800	165.3	102.6	1564	181.3	103.0	1564	164.5	82.25	1564	182.3	82.25	1564	165.5	60.88	1564	182.8	59.75	1564	145.8	88.75	1564	199.0	88.88	1564
8.833
8.867	165.6	102.1	1566	181.3	103.0	1566	164.8	82.38	1566	182.0	81.75	1566	165.6	61.00	1566	183.0	60.13	1566	145.9	92.13	1566	199.8	82.75	1566
8.900
8.933	165.6	101.6	1568	181.6	103.3	1568	164.8	82.63	1568	182.0	81.75	1568	165.6	60.75	1568	183.0	60.63	1568	146.8	93.50	1568	200.9	79.38	1568
8.967
9.000	166.1	101.4	1570	182.0	103.1	1570	164.8	82.63	1570	182.4	81.50	1570	165.9	60.25	1570	183.0	60.50	1570	147.9	94.50	1570	200.9	77.75	1570
9.033
9.067	166.6	101.8	1572	182.5	103.0	1572	165.0	82.88	1572	182.8	81.00	1572	165.9	60.25	1572	183.1	60.63	1572	149.1	94.88	1572	201.1	77.00	1572
9.100
9.133	167.0	101.8	1574	183.0	102.9	1574	165.6	83.13	1574	182.8	81.00	1574	166.0	60.63	1574	183.5	60.63	1574	150.4	95.63	1574	202.3	78.88	1574
9.167
9.200	167.3	102.3	1576	183.0	102.9	1576	166.0	83.25	1576	183.5	81.25	1576	166.6	60.00	1576	184.1	60.63	1576	151.8	95.75	1576	204.4	81.25	1576
9.233
9.267	167.8	102.9	1578	183.6	102.8	1578	166.3	83.38	1578	183.9	81.63	1578	167.6	60.00	1578	184.1	60.63	1578	152.6	96.38	1578	204.0	84.63	1578
9.300
9.333	167.8	102.9	1580	183.6	102.8	1580	166.6	83.75	1580	184.0	82.00	1580	168.1	59.50	1580	184.3	60.88	1580	153.4	96.13	1580	205.0	87.38	1580
9.367
9.400	167.8	102.9	1582	184.0	102.8	1582	166.8	83.25	1582	184.1	82.00	1582	168.1	59.25	1582	184.6	61.38	1582	152.8	93.88	1582	205.1	88.88	1582
9.433
9.467	167.9	103.5	1584	184.0	102.8	1584	166.8	82.63	1584	184.3	82.25	1584	168.8	59.25	1584	185.0	61.75	1584	151.6	91.13	1584	205.0	90.25	1584
9.500
9.533	167.8	103.6	1586	184.1	102.5	1586	166.8	81.88	1586	184.4	82.75	1586	168.6	59.50	1586	185.0	61.63	1586	151.4	87.38	1586	204.8	91.63	1586
9.567
9.600	167.8	103.6	1588	183.9	102.5	1588	166.9	80.88	1588	184.4	83.00	1588	168.6	59.75	1588	185.3	61.50	1588	150.6	83.00	1588	204.4	93.13	1588
9.633
9.667	167.4	103.1	1590	183.4	103.0	1590	166.9	80.50	1590	184.4	83.25	1590	168.6	59.75	1590	185.3	61.38	1590	150.3	76.50	1590	203.8	94.38	1590
9.700
9.733	167.4	103.1	1592	183.0	103.0	1592	166.9	79.75	1592	184.3	83.25	1592	168.6	59.75	1592	185.4	61.13	1592	152.1	69.00	1592	203.1	95.38	1592
9.767
9.800	167.4	103.5	1594	182.9	103.4	1594	166.9	79.75	1594	184.3	83.25	1594	168.6	60.00	1594	185.9	60.38	1594	153.6	65.13	1594	202.4	96.13	1594
9.833
9.867	167.4	103.9	1596	182.9	103.4	1596	167.5	79.50	1596	184.4	83.63	1596	168.6	60.00	1596	186.1	59.75	1596	154.0	63.75	1596	201.9	97.00	1596
9.900
9.933	167.4	103.9	1598	183.0	103.6	1598	167.5	80.13	1598	185.1	84.00	1598	169.0	60.13	1598	186.5	59.75	1598	151.5	67.63	1598	201.4	97.63	1598
9.967
10.000	167.4	103.6	1600	183.5	104.1	1600	168.0	81.13	1600	185.8	84.50	1600	169.3	60.38	1600	187.3	59.75	1600	149.6	76.13	1600	201.4	97.88	1600
10.033
10.067	167.8	103.5	1602	183.8	104.1	1602	168.3	81.75	1602	185.9	84.50	1602	170.3	61.13	1602	187.6	60.00	1602	149.9	82.63	1602	201.0	98.63	1602
10.100
10.133	168.5	103.3	1604	184.0	104.1	1604	168.8	82.00	1604	186.4	84.50	1604	170.6	61.88	1604	187.8	60.13	1604	149.5	86.25	1604	202.1	95.63	1604
10.167
10.200	169.1	103.1	1606	184.5	104.4	1606	169.3	83.00	1606	186.9	84.50	1606	170.8	62.25	1606	188.3	61.13	1606	149.4	88.00	1606	202.9	91.75	1606
10.233
10.267	169.8	103.0	1608	185.5	104.8	1608	169.6	83.50	1608	187.9	84.63	1608	171.3	62.50	1608	188.6	62.00	1608	151.5	90.13	1608	204.0	88.00	1608
10.300
10.333	170.9	103.1	1610	187.0	105.3	1610	170.5	84.13	1610	188.1	84.88	1610	172.0	63.13	1610	189.5	62.75	1610	153.9	91.25	1610	206.1	85.38	1610
10.367
10.400	172.0	103.9	1612	187.9	106.0	1612	171.6	85.13	1612	189.3	84.88	1612	172.4	63.88	1612	190.0	63.50	1612	154.6	92.88	1612	207.4	82.13	1612
10.433
10.467	173.1	104.8	1614	189.3	106.5	1614	172.6	86.25	1614	190.3	85.13	1614	173.5	64.75	1614	191.1	64.25	1614	156.0	94.50	1614	208.3	80.38	1614
10.500
10.533	174.5	106.0	1616	190.3	107.1	1616	173.8	87.50	1616	191.0	85.38	1616	174.4	65.88	1616	191.8	64.88	1616	156.9	96.38	1616	208.6	81.63	1616
10.567
10.600	175.3	107.4	1618	190.6	107.4	1618	173.8	87.63	1618	191.3	85.63	1618	174.4	66.13	1618	191.8	65.00	1618	157.8	97.38	1618	209.9	84.13	1618
10.633
10.667	175.1	107.6	1620	190.6	107.4	1620	173.8	88.13	1620	191.3	86.63	1620	174.1	66.13	1620	191.8	65.63	1620	157.9	98.38	1620	210.9	87.13	1620
10.700
10.733	175.1	108.3	1622	190.6	107.4	1622	173.4	88.38	1622	191.0	87.00	1622	174.1	66.13	1622	191.5	65.63	1622	158.0	98.63	1622	211.3	89.75	1622
10.767
10.800	174.9	108.6	1624	190.6	107.3	1624	173.4	88.38	1624	190.8	87.00	1624	173.8	66.13	1624	190.9	65.63	1624	158.0	98.63	1624	211.6	91.38	1624
10.833
10.867	174.9	108.5	1626	190.6	107.0	1626	173.4	88.38	1626	190.5	86.63	1626	173.6	66.00	1626	190.9	65.63	1626	158.9	99.00	1626	211.4	92.88	1626
10.900
10.933	174.9	108.4	1628	190.8	106.5	1628	173.3	87.75	1628	190.5	86.63	1628	173.3	65.25	1628	190.9	64.88	1628	158.8	98.88	1628	211.0	93.75	1628
10.967
11.000	175.0	108.0	1630	191.0	105.8	1630	173.4	87.38	1630	190.5	86.38	1630	173.0	64.63	1630	190.8	64.00	1630	158.5	98.25	1630	211.0	93.13	1630
11.033
11.067	175.8	107.0	1632	191.3	104.8	1632	173.4	86.38	1632	190.5	85.00	1632	172.9	63.75	1632	190.5	62.88	1632	158.3	96.25	1632	211.6	93.25	1632
11.100
11.133	175.8	106.8	1634	191.4	104.0	1634	173.3	84.88	1634	190.8	83.63	1634	172.9	62.88	1634	190.5	62.00	1634	157.6	90.13	1634	211.6	92.13	1634
11.167
11.200	175.8	105.8	1636	191.4	103.6	1636	173.3	83.25	1636	190.8	82.75	1636	172.9	62.00	1636	190.5	61.38	1636	156.1	85.50	1636	211.5	92.75	1636
11.233
11.267	175.9	105.1	1638	191.6	102.5	1638	173.3	81.25	1638	190.9	82.25	1638	173.4	61.00	1638	190.6	60.13	1638	155.8	77.38	1638	211.5	92.75	1638
11.300
11.333	175.9	104.3	1640	191.6	101.8	1640	173.4	79.75	1640	190.9	82.25	1640	173.4	60.25	1640	190.5	58.63	1640	158.1	70.25	1640	211.5	92.75	1640
11.367
11.400	175.9	103.6	1642	191.9	100.0	1642	173.4	78.38	1642	190.8	81.13	1642	173.1	59.50	1642	190.0	57.38	1642	160.3	65.75	1642	211.4	91.88	1642
11.433
11.467	175.9	102.0	1644	191.9	99.25	1644	173.5	77.75	1644	190.8	80.25	1644	172.9	59.13	1644	189.8	56.25	1644	160.6	65.13	1644	211.4	92.25	1644
11.500
11.533	176.1	101.4	1646	191.9	98.88	1646	173.5	77.00	1646	190.9	79.50	1646	172.9	58.88	1646	189.9	55.50	1646	158.9	66.38	1646	211.4	91.63	1646
11.567
11.600	176.5	100.5	1648	192.3	98.63	1648	173.5	77.88	1648	190.9	79.13	1648	172.9	58.00	1648	189.9	55.38	1648	156.4	75.50	1648	210.8	88.88	1648
11.633
11.667	176.8	100.1	1650	192.5	99.13	1650	173.6	78.75	1650	190.9	79.13	1650	173.0	58.50	1650	190.0	55.25	1650	155.9	80.25	1650	209.4	85.50	1650
11.700
11.733	176.8	100.1	1652	192.9	98.75	1652	173.6	79.50	1652	191.0	78.88	1652	173.1	58.88	1652	190.5	55.88	1652	155.1	84.75	1652	210.3	81.00	1652
11.767
11.800	177.5	100.0	1654	193.6	98.75	1654	174.1	80.38	1654	191.9	78.25	1654	173.1	59.13	1654	190.8	56.25	1654	155.4	88.63	1654	211.1	77.25	1654
11.833
11.867	178.9	100.0	1656	194.4	99.00	1656	174.6	81.25	1656	192.8	78.38	1656	173.1	59.50	1656	190.9	56.75	1656	158.0	90.25	1656	211.3	73.63	1656
11.900
11.933	179.3	100.1	1658	195.4	99.50	1658	175.5	81.13	1658	193.3	78.38	1658	173.8	60.25	1658	191.1	57.00	1658	159.4	92.88	1658	212.0	70.25	1658
11.967
12.000	180.3	100.4	1660	196.0	99.75	1660	176.1	81.63	1660	193.5	78.38	1660	174.3	60.13	1660	191.8	57.13	1660	160.6	94.50	1660	212.3	69.88	1660
12.033
12.067	181.0	101.0	1662	197.0	100.1	1662	176.9	82.13	1662	193.6	78.50	1662	174.3	60.13	1662	192.1	57.13	1662	161.5	95.38	1662	213.9	71.38	1662
12.100
12.133	181.5	101.6	1664	197.4	100.8	1664	177.0	82.38	1664	193.8	78.63	1664	174.9	60.25	1664	192.9	58.00	1664	162.3	96.25	1664	215.1	75.25	1664
12.167
12.200	182.0	102.5	1666	197.6	100.9	1666	177.8	83.00	1666	194.8	79.50	1666	175.4	60.38	1666	193.5	58.88	1666	163.3	96.88	1666	217.4	79.25	1666
12.233
12.267	182.5	103.4	1668	197.8	100.9	1668	178.3	83.50	1668	195.6	80.13	1668	176.1	61.00	1668	193.8	59.38	1668	164.3	97.88	1668	218.3	82.50	1668
12.300
12.333	182.9	103.9	1670	198.0	100.9	1670	178.9	84.25	1670	196.1	80.88	1670	176.8	61.25	1670	194.3	60.00	1670	165.4	98.63	1670	218.8	84.13	1670
12.367
12.400	183.6	104.3	1672	199.0	101.3	1672	179.1	84.63	1672	196.5	81.13	1672	177.3	61.75	1672	194.9	60.63	1672	167.3	99.63	1672	219.0	85.50	1672
12.433
12.467	184.5	104.8	1674	199.9	101.5	1674	180.6	84.75	1674	197.4	81.63	1674	178.0	61.00	1674	195.5	60.63	1674	167.6	99.25	1674	218.9	86.38	1674
12.500
12.533	185.0	105.3	1676	200.6	101.5	1676	180.6	84.75	1676	198.3	82.13	1676	178.5	61.13	1676	195.9	60.63	1676	166.9	97.38	1676	219.3	87.50	1676
12.567
12.600	185.4	105.6	1678	201.3	101.5	1678	181.1	84.25	1678	198.3	82.13	1678	178.9	61.88	1678	196.1	60.75	1678	165.1	94.50	1678	220.4	88.63	1678
12.633
12.667	186.1	106.0	1680	201.5	101.6	1680	181.4	84.00	1680	198.3	82.13	1680	179.0	62.38	1680	196.5	60.38	1680	163.9	90.38	1680	220.8	89.75	1680
12.700
12.733	186.8	106.1	1682	202.0	101.9	1682	181.6	83.25	1682	198.6	82.38	1682	179.3	63.13	1682	196.6	60.50	1682	164.6	85.00	1682	220.9	90.25	1682
12.767
12.800	186.8	106.1	1684	202.0	101.9	1684	181.6	82.75	1684	199.4	82.00	1684	179.4	63.63	1684	196.6	59.88	1684	165.4	80.38	1684	220.9	90.25	1684
12.833
12.867	186.8	106.1	1686	202.0	101.6	1686	181.5	81.50	1686	199.5	82.13	1686	179.8	63.63	1686	196.5	59.63	1686	166.8	75.63	1686	220.9	91.13	1686
12.900
12.933	186.4	105.6	1688	202.0	101.8	1688	181.5	81.25	1688	199.4	82.38	1688	179.4	63.00	1688	196.5	59.38	1688	167.8	72.88	1688	220.8	92.25	1688
12.967
13.000	186.4	105.4	1690	202.0	101.8	1690	181.5	80.75	1690	199.4	82.38	1690	179.5	62.63	1690	196.4	58.88	1690	168.1	72.00	1690	220.3	93.00	1690
13.033
13.067	186.4	104.9	1692	202.0	101.8	1692	181.5	81.38	1692	199.5	82.13	1692	179.5	62.38	1692	196.4	58.38	1692	167.0	73.88	1692	219.5	93.38	1692
13.100
13.133	186.0	104.5	1694	202.0	101.8	1694	181.5	82.13	1694	199.6	82.00	1694	179.5	62.50	1694	196.6	58.50	1694	165.6	81.38	1694	219.5	91.00	1694
13.167
13.200	186.0	104.3	1696	201.8	102.0	1696	181.5	82.25	1696	199.6	81.63	1696	179.4	62.50	1696	196.6	58.50	1696	165.5	85.75	1696	218.3	87.63	1696
13.233
13.267	185.5	104.0	1698	201.8	102.3	1698	181.5	82.88	1698	199.6	81.38	1698	179.8	63.00	1698	196.8	58.75	1698	164.6	90.00	1698	218.0	83.75	1698
13.300
13.333	185.3	103.6	1700	201.5	102.5	1700	181.8	83.50	1700	199.8	81.38	1700	179.8	62.88	1700	196.8	58.75	1700	164.1	92.75	1700	218.1	79.25	1700
