## Supplementary material for "Trunk muscle activity across various trunk–limb coordination patterns in centipede locomotion": Data S1: rubi-fast-#3-1-track.csv

#multi:
	mass A			mass B			mass C			mass D			mass E			mass F			mass G			mass H
t	x	y	frame	x	y	frame	x	y	frame	x	y	frame	x	y	frame	x	y	frame	x	y	frame	x	y	frame
0.000	305.3	135.9	1600	318.4	130.5	1600	299.9	117.4	1600	314.3	113.5	1600	295.6	98.13	1600	310.6	96.13	1600	283.5	122.4	1600	333.0	110.4	1600
0.033
0.067	305.4	136.0	1602	319.0	129.9	1602	299.5	117.1	1602	314.3	113.6	1602	295.6	98.13	1602	310.6	96.00	1602	282.9	120.9	1602	333.9	111.8	1602
0.100
0.133	305.6	136.4	1604	318.8	129.8	1604	299.4	116.6	1604	314.5	114.0	1604	295.6	98.38	1604	310.6	96.00	1604	282.8	118.5	1604	333.9	113.4	1604
0.167
0.200	305.8	137.1	1606	318.6	129.4	1606	299.4	116.6	1606	314.5	114.1	1606	295.4	98.88	1606	310.3	95.75	1606	283.1	114.5	1606	333.9	114.5	1606
0.233
0.267	306.0	137.6	1608	318.5	129.8	1608	299.4	116.5	1608	314.5	114.6	1608	295.4	99.25	1608	310.3	95.75	1608	283.5	112.9	1608	333.9	116.8	1608
0.300
0.333	305.9	137.9	1610	318.4	130.0	1610	299.3	116.1	1610	314.5	114.9	1610	295.5	100.1	1610	310.3	95.63	1610	284.5	111.6	1610	334.0	117.8	1610
0.367
0.400	305.4	137.9	1612	318.4	130.1	1612	299.1	116.1	1612	314.5	115.0	1612	295.9	100.9	1612	310.3	95.63	1612	284.5	110.5	1612	334.4	119.3	1612
0.433
0.467	305.1	137.6	1614	318.4	130.8	1614	299.1	116.1	1614	314.5	115.1	1614	295.9	100.9	1614	310.5	95.75	1614	284.1	111.3	1614	334.6	119.5	1614
0.500
0.533	305.3	137.3	1616	318.4	130.8	1616	299.1	116.1	1616	314.5	115.1	1616	296.0	101.0	1616	310.5	95.75	1616	283.8	113.1	1616	334.8	119.0	1616
0.567
0.600	304.8	136.6	1618	318.4	130.8	1618	299.5	116.6	1618	314.6	115.1	1618	296.0	101.0	1618	310.5	95.75	1618	283.0	116.0	1618	335.1	118.3	1618
0.633
0.667	305.4	136.3	1620	318.5	130.5	1620	299.5	116.8	1620	314.6	115.1	1620	296.4	101.3	1620	310.5	95.75	1620	282.8	118.4	1620	335.4	119.4	1620
0.700
0.733	304.8	136.1	1622	318.5	130.5	1622	299.5	116.8	1622	314.6	115.1	1622	296.4	101.3	1622	310.5	95.75	1622	282.8	120.6	1622	335.4	118.3	1622
0.767
0.800	304.5	135.6	1624	318.5	130.5	1624	299.5	116.8	1624	314.6	114.6	1624	296.4	101.3	1624	310.5	95.75	1624	283.0	121.4	1624	335.6	116.0	1624
0.833
0.867	304.1	135.1	1626	318.3	130.5	1626	299.3	116.8	1626	314.4	114.4	1626	296.4	101.3	1626	310.5	95.88	1626	282.9	122.8	1626	335.6	112.1	1626
0.900
0.933	303.8	135.1	1628	317.9	130.9	1628	299.0	117.0	1628	314.0	113.9	1628	296.1	101.3	1628	310.5	95.88	1628	282.6	123.5	1628	334.4	108.8	1628
0.967
1.000	303.4	135.1	1630	317.3	131.4	1630	299.1	117.3	1630	313.9	114.0	1630	296.1	101.3	1630	310.3	96.00	1630	282.3	125.1	1630	332.4	105.6	1630
1.033
1.067	303.0	135.1	1632	316.9	131.9	1632	298.9	117.4	1632	313.5	114.0	1632	295.8	101.4	1632	309.8	96.38	1632	281.9	126.5	1632	330.5	102.9	1632
1.100
1.133	302.1	135.5	1634	316.3	132.0	1634	298.5	117.5	1634	313.0	114.0	1634	295.0	101.0	1634	309.8	96.38	1634	282.4	127.9	1634	327.3	100.5	1634
1.167
1.200	301.6	135.8	1636	315.9	131.9	1636	297.6	117.3	1636	312.1	114.0	1636	294.6	100.6	1636	309.3	96.75	1636	282.1	128.0	1636	324.5	99.50	1636
1.233
1.267	301.0	135.8	1638	315.9	131.9	1638	297.1	117.3	1638	311.5	113.6	1638	294.1	100.0	1638	308.6	96.75	1638	282.1	128.1	1638	322.6	99.50	1638
1.300
1.333	300.9	135.8	1640	315.5	131.5	1640	297.0	117.3	1640	311.3	113.1	1640	293.6	99.38	1640	308.4	96.13	1640	282.5	129.0	1640	324.0	101.4	1640
1.367
1.400	301.3	135.8	1642	315.3	131.0	1642	297.0	117.3	1642	310.9	112.6	1642	293.4	98.63	1642	308.1	95.88	1642	282.6	129.8	1642	325.9	102.9	1642
1.433
1.467	301.5	135.9	1644	315.4	130.8	1644	297.0	117.3	1644	311.4	112.8	1644	293.4	98.63	1644	307.8	95.63	1644	283.8	130.6	1644	329.0	105.3	1644
1.500
1.533	302.5	136.1	1646	315.9	130.6	1646	297.5	117.3	1646	311.8	112.9	1646	293.9	98.50	1646	308.5	96.13	1646	284.6	131.3	1646	330.9	106.6	1646
1.567
1.600	303.4	136.9	1648	316.4	130.8	1648	297.9	117.5	1648	312.3	113.4	1648	294.5	98.63	1648	308.8	96.50	1648	284.6	130.6	1648	332.4	109.0	1648
1.633
1.667	303.6	137.0	1650	316.8	131.1	1650	298.0	117.8	1650	312.6	113.8	1650	294.5	98.63	1650	309.3	97.00	1650	284.0	128.0	1650	332.8	110.8	1650
1.700
1.733	303.8	137.6	1652	317.0	131.0	1652	298.3	118.0	1652	312.6	114.4	1652	294.5	98.63	1652	309.1	97.38	1652	283.4	125.3	1652	332.8	113.1	1652
1.767
1.800	303.6	138.3	1654	316.8	131.4	1654	298.3	118.3	1654	312.8	114.8	1654	294.5	98.75	1654	309.4	97.88	1654	282.8	123.5	1654	333.6	115.5	1654
1.833
1.867	303.8	138.3	1656	316.6	131.5	1656	298.1	117.6	1656	312.8	115.1	1656	294.8	99.13	1656	309.9	98.38	1656	282.1	122.0	1656	333.8	117.0	1656
1.900
1.933	303.8	138.3	1658	316.6	131.5	1658	297.8	117.6	1658	312.4	115.1	1658	294.8	99.13	1658	309.9	98.38	1658	281.4	119.5	1658	333.8	117.0	1658
1.967
2.000	303.5	138.3	1660	316.6	131.4	1660	297.5	117.0	1660	312.3	115.3	1660	294.5	99.63	1660	309.0	98.00	1660	281.3	116.6	1660	333.3	116.3	1660
2.033
2.067	303.5	137.9	1662	316.4	131.3	1662	297.3	116.6	1662	312.3	115.1	1662	294.1	99.88	1662	308.6	97.63	1662	280.6	115.9	1662	332.1	114.8	1662
2.100
2.133	303.3	137.6	1664	316.0	131.1	1664	296.9	116.4	1664	311.9	114.5	1664	294.1	99.88	1664	308.3	97.13	1664	280.1	115.0	1664	332.0	114.5	1664
2.167
2.200	303.0	137.5	1666	315.9	131.1	1666	296.9	116.4	1666	311.9	114.5	1666	293.9	99.88	1666	308.0	96.63	1666	279.0	112.5	1666	332.0	114.5	1666
2.233
2.267	302.9	137.5	1668	315.6	131.1	1668	296.9	116.4	1668	311.5	114.8	1668	293.9	99.88	1668	307.9	96.50	1668	279.0	113.3	1668	331.9	115.6	1668
2.300
2.333	302.0	137.4	1670	315.1	131.4	1670	296.9	116.4	1670	311.4	114.9	1670	293.5	100.3	1670	307.9	96.50	1670	278.6	115.5	1670	331.6	117.3	1670
2.367
2.400	300.8	137.4	1672	314.6	131.8	1672	296.4	116.8	1672	310.4	115.4	1672	293.5	100.3	1672	307.5	96.88	1672	277.5	118.0	1672	330.5	116.1	1672
2.433
2.467	300.1	137.6	1674	313.8	132.4	1674	295.3	117.9	1674	310.0	115.6	1674	293.3	100.6	1674	307.1	97.13	1674	277.1	120.8	1674	330.0	115.6	1674
2.500
2.533	299.6	137.6	1676	313.4	132.6	1676	294.8	118.4	1676	309.4	116.4	1676	292.9	100.9	1676	307.1	97.13	1676	277.3	123.4	1676	328.8	114.8	1676
2.567
2.600	298.3	137.8	1678	312.6	133.0	1678	294.1	118.6	1678	308.8	116.8	1678	292.5	101.1	1678	306.5	97.75	1678	276.8	125.0	1678	327.5	113.4	1678
2.633
2.667	298.1	137.6	1680	312.1	133.6	1680	293.9	118.9	1680	308.3	116.8	1680	291.5	101.8	1680	305.9	98.13	1680	276.6	126.0	1680	327.1	113.1	1680
2.700
2.733	297.5	137.6	1682	311.3	133.9	1682	293.3	119.0	1682	307.5	116.6	1682	290.8	102.0	1682	305.0	98.25	1682	276.3	126.6	1682	326.4	110.5	1682
2.767
2.800	297.1	137.3	1684	310.8	133.3	1684	292.9	119.1	1684	307.0	116.0	1684	290.1	102.0	1684	304.8	98.13	1684	275.9	128.0	1684	324.1	106.9	1684
2.833
2.867	296.8	137.0	1686	310.8	132.8	1686	292.9	119.1	1686	307.0	115.8	1686	290.1	101.9	1686	304.1	97.75	1686	275.6	128.4	1686	323.5	105.4	1686
2.900
2.933	296.4	136.4	1688	310.8	132.5	1688	292.9	119.1	1688	306.9	114.9	1688	289.9	101.6	1688	303.6	97.63	1688	275.5	129.0	1688	323.3	104.4	1688
2.967
3.000	296.5	136.4	1690	310.8	132.6	1690	292.6	118.9	1690	306.5	115.1	1690	289.9	101.1	1690	303.6	97.25	1690	275.5	130.5	1690	323.3	103.8	1690
3.033
3.067	296.6	136.9	1692	310.8	132.6	1692	292.6	118.9	1692	306.5	115.1	1692	289.4	100.4	1692	303.6	97.25	1692	277.1	133.3	1692	322.9	101.9	1692
3.100
3.133	296.9	137.3	1694	310.8	132.6	1694	292.6	118.9	1694	306.5	115.1	1694	289.4	100.4	1694	303.6	97.25	1694	278.3	133.5	1694	322.4	102.0	1694
3.167
3.200	297.1	137.0	1696	310.8	132.6	1696	292.6	118.9	1696	306.5	115.1	1696	289.4	100.4	1696	303.6	97.25	1696	278.5	132.8	1696	322.4	102.4	1696
3.233
3.267	297.0	137.1	1698	310.8	132.6	1698	292.6	118.9	1698	306.5	115.1	1698	289.4	100.0	1698	303.6	97.25	1698	278.3	132.8	1698	322.4	102.4	1698
3.300
3.333	297.1	136.9	1700	310.6	132.4	1700	292.6	118.9	1700	306.5	114.4	1700	289.1	99.13	1700	303.6	97.25	1700	278.0	132.3	1700	322.3	102.4	1700
3.367
3.400	297.1	136.9	1702	310.6	132.1	1702	292.6	118.9	1702	306.5	114.0	1702	289.0	98.38	1702	303.6	97.25	1702	277.8	131.5	1702	323.1	103.1	1702
3.433
3.467	297.1	136.6	1704	310.8	131.4	1704	292.4	118.0	1704	306.6	113.3	1704	289.0	98.38	1704	303.6	97.25	1704	277.4	129.8	1704	323.6	105.3	1704
3.500
3.533	297.8	135.9	1706	311.0	130.5	1706	292.4	117.3	1706	306.6	112.8	1706	289.0	97.63	1706	303.8	96.63	1706	276.8	128.3	1706	325.1	106.9	1706
3.567
3.600	298.0	135.5	1708	311.5	129.5	1708	292.6	116.4	1708	306.8	111.9	1708	289.0	96.75	1708	303.8	95.75	1708	276.3	124.3	1708	326.3	109.1	1708
3.633
3.667	298.4	135.0	1710	311.6	128.8	1710	292.8	115.3	1710	307.3	111.6	1710	288.6	96.88	1710	303.8	95.25	1710	275.9	120.1	1710	326.6	110.4	1710
3.700
3.733	298.5	134.8	1712	311.8	128.3	1712	292.6	114.4	1712	307.3	111.6	1712	288.6	96.88	1712	303.8	94.88	1712	275.8	115.4	1712	326.9	112.3	1712
3.767
3.800	298.5	134.8	1714	311.8	128.3	1714	292.4	114.4	1714	307.8	111.9	1714	288.6	96.88	1714	303.6	94.75	1714	275.1	112.4	1714	327.1	113.8	1714
3.833
3.867	298.4	135.5	1716	311.6	129.0	1716	292.4	114.4	1716	307.4	112.6	1716	288.6	97.88	1716	303.5	94.63	1716	275.1	109.0	1716	327.5	115.0	1716
3.900
3.933	298.5	136.1	1718	311.5	129.4	1718	292.1	114.6	1718	307.1	113.4	1718	288.5	98.63	1718	303.5	94.63	1718	275.1	109.0	1718	327.5	116.0	1718
3.967
4.000	297.8	136.3	1720	311.3	129.6	1720	291.9	114.9	1720	307.1	113.8	1720	288.5	99.38	1720	303.0	95.00	1720	275.1	109.0	1720	328.0	117.0	1720
4.033
4.067	297.8	136.3	1722	310.9	130.1	1722	291.4	115.8	1722	306.8	114.3	1722	288.4	100.1	1722	302.6	95.50	1722	274.8	110.6	1722	327.1	116.5	1722
4.100
4.133	297.0	136.8	1724	310.8	130.4	1724	291.1	116.5	1724	306.5	114.9	1724	288.3	100.4	1724	302.5	95.88	1724	274.0	113.4	1724	326.5	115.8	1724
4.167
4.200	297.0	137.0	1726	310.5	130.6	1726	291.1	116.5	1726	306.5	114.9	1726	288.3	100.4	1726	302.5	95.88	1726	273.8	116.5	1726	326.5	115.8	1726
4.233
4.267	297.0	136.8	1728	310.4	130.8	1728	291.1	116.5	1728	306.5	114.9	1728	288.3	100.5	1728	302.4	95.88	1728	273.6	117.4	1728	326.5	115.8	1728
4.300
4.333	297.3	136.1	1730	310.9	130.5	1730	291.1	116.5	1730	306.8	114.4	1730	288.3	100.5	1730	302.4	95.88	1730	273.9	120.9	1730	326.6	115.0	1730
4.367
4.400	297.3	136.1	1732	310.9	130.5	1732	291.4	116.6	1732	307.0	114.1	1732	288.3	100.5	1732	302.4	95.88	1732	273.9	122.6	1732	326.5	112.3	1732
4.433
4.467	297.3	136.1	1734	311.0	131.0	1734	291.5	117.1	1734	306.9	114.5	1734	288.6	101.8	1734	302.4	95.88	1734	274.3	124.8	1734	325.4	109.6	1734
4.500
4.533	297.1	136.0	1736	311.1	131.6	1736	291.9	118.0	1736	306.9	114.5	1736	288.9	102.3	1736	302.4	96.75	1736	274.3	126.4	1736	324.8	108.0	1736
4.567
4.600	297.1	136.0	1738	311.1	132.4	1738	291.9	118.5	1738	306.9	114.5	1738	288.8	102.1	1738	302.6	97.25	1738	274.6	127.9	1738	323.3	105.0	1738
4.633
4.667	296.8	136.5	1740	311.1	132.6	1740	291.9	118.5	1740	306.8	114.9	1740	288.8	102.1	1740	302.6	97.38	1740	274.5	129.3	1740	320.5	102.3	1740
4.700
4.733	296.1	136.9	1742	310.5	133.4	1742	291.8	119.1	1742	306.6	115.0	1742	288.4	102.0	1742	302.5	98.00	1742	274.5	130.1	1742	319.1	101.6	1742
4.767
4.800	296.0	137.0	1744	310.4	133.6	1744	291.8	119.1	1744	306.3	115.0	1744	288.3	102.0	1744	302.5	98.63	1744	274.5	130.9	1744	318.4	101.3	1744
4.833
4.867	296.1	136.9	1746	310.4	133.6	1746	291.8	119.1	1746	306.3	115.0	1746	288.3	101.5	1746	302.5	98.63	1746	274.5	130.4	1746	318.9	101.4	1746
4.900
4.933	296.1	136.9	1748	310.5	133.3	1748	291.8	119.1	1748	306.3	115.0	1748	288.3	101.0	1748	302.5	98.63	1748	274.5	130.4	1748	320.0	102.0	1748
4.967
5.000	296.5	136.4	1750	310.5	132.5	1750	291.8	119.1	1750	306.3	114.9	1750	288.3	101.0	1750	302.9	97.50	1750	275.4	131.4	1750	322.9	103.8	1750
5.033
5.067	296.5	136.0	1752	310.5	132.3	1752	292.3	118.3	1752	306.4	114.5	1752	288.5	100.5	1752	303.5	96.88	1752	274.9	130.3	1752	325.0	105.4	1752
5.100
5.133	296.9	135.5	1754	310.9	131.6	1754	292.5	118.0	1754	306.4	114.3	1754	288.9	98.88	1754	303.9	96.50	1754	275.4	130.1	1754	326.1	107.4	1754
5.167
5.200	297.1	135.8	1756	310.8	131.3	1756	292.5	117.1	1756	306.5	114.3	1756	288.9	98.38	1756	303.8	96.50	1756	275.3	128.3	1756	327.1	109.3	1756
5.233
5.267	297.1	135.8	1758	310.8	131.3	1758	292.5	117.1	1758	306.5	114.3	1758	288.9	98.38	1758	303.8	96.50	1758	274.4	125.0	1758	328.3	112.1	1758
5.300
5.333	297.1	136.4	1760	310.8	131.6	1760	292.5	117.1	1760	306.6	114.8	1760	289.1	98.38	1760	303.8	97.13	1760	274.1	123.5	1760	328.6	114.9	1760
5.367
5.400	297.3	137.4	1762	310.9	132.3	1762	292.5	117.1	1762	306.6	115.1	1762	289.1	99.13	1762	303.8	97.75	1762	273.9	121.6	1762	329.0	116.6	1762
5.433
5.467	297.3	138.9	1764	310.8	132.5	1764	292.5	117.9	1764	306.6	115.9	1764	288.9	100.4	1764	303.8	97.75	1764	273.5	118.6	1764	328.5	118.0	1764
5.500
5.533	296.8	139.4	1766	310.4	133.0	1766	291.3	118.3	1766	306.5	116.5	1766	288.5	101.3	1766	303.1	98.38	1766	274.1	115.4	1766	327.6	120.4	1766
5.567
5.600	296.3	139.5	1768	309.8	133.5	1768	290.6	119.1	1768	305.9	117.9	1768	288.3	102.1	1768	302.5	98.88	1768	274.1	112.6	1768	326.9	121.0	1768
5.633
5.667	295.5	139.8	1770	309.3	133.8	1770	290.5	118.8	1770	305.8	117.9	1770	288.1	103.0	1770	302.0	99.38	1770	274.3	110.3	1770	325.9	121.4	1770
5.700
5.733	295.5	139.5	1772	308.6	134.0	1772	290.5	118.8	1772	305.6	118.0	1772	288.0	103.0	1772	301.6	99.00	1772	273.9	110.6	1772	325.3	122.0	1772
5.767
5.800	295.5	139.5	1774	308.8	133.9	1774	290.5	118.8	1774	305.6	117.6	1774	288.0	103.0	1774	301.6	99.00	1774	272.8	113.3	1774	325.4	121.0	1774
5.833
5.867	295.5	139.4	1776	308.6	133.9	1776	290.5	118.8	1776	305.4	117.6	1776	288.0	103.0	1776	301.6	98.25	1776	271.0	115.6	1776	325.6	119.3	1776
5.900
5.933	295.1	138.1	1778	308.6	133.4	1778	290.5	119.3	1778	305.0	117.3	1778	288.0	103.0	1778	301.6	97.88	1778	270.5	119.4	1778	325.6	119.1	1778
5.967
6.000	294.9	137.8	1780	308.5	133.6	1780	290.5	119.3	1780	305.0	117.0	1780	288.0	103.0	1780	301.6	97.88	1780	271.0	122.1	1780	325.9	118.5	1780
6.033
6.067	294.4	137.5	1782	307.8	133.8	1782	289.9	119.3	1782	304.5	116.8	1782	288.0	103.0	1782	301.6	97.88	1782	271.8	124.9	1782	325.5	115.3	1782
6.100
6.133	293.4	136.6	1784	307.3	134.1	1784	289.1	118.9	1784	304.3	116.6	1784	287.3	103.0	1784	301.3	98.00	1784	271.6	125.0	1784	323.9	111.8	1784
6.167
6.200	292.5	136.5	1786	307.0	134.0	1786	288.6	118.5	1786	303.8	116.3	1786	287.0	102.8	1786	300.8	97.88	1786	270.6	124.4	1786	322.8	109.4	1786
6.233
6.267	292.3	136.3	1788	306.0	133.8	1788	288.1	118.1	1788	303.0	115.6	1788	286.3	101.9	1788	300.4	97.88	1788	270.6	124.6	1788	320.9	106.3	1788
6.300
6.333	291.9	135.5	1790	306.0	133.4	1790	287.6	117.8	1790	302.5	114.8	1790	285.9	101.1	1790	300.1	97.63	1790	269.4	125.1	1790	318.9	103.6	1790
6.367
6.400	291.6	135.1	1792	305.9	133.0	1792	287.6	117.8	1792	302.0	114.0	1792	285.4	100.1	1792	299.9	97.13	1792	269.5	126.6	1792	317.0	101.4	1792
6.433
6.467	291.4	134.3	1794	305.9	132.5	1794	287.5	117.4	1794	302.0	113.5	1794	285.4	99.25	1794	299.5	96.50	1794	269.9	127.6	1794	316.1	99.50	1794
6.500
6.533	291.8	134.0	1796	305.6	131.5	1796	287.4	117.0	1796	302.1	112.6	1796	285.3	98.50	1796	299.5	96.00	1796	270.6	129.3	1796	315.3	98.00	1796
6.567
6.600	291.8	133.5	1798	305.6	131.5	1798	287.4	117.0	1798	302.0	112.4	1798	285.1	98.25	1798	299.5	95.63	1798	271.1	130.1	1798	314.4	97.88	1798
6.633
6.667	291.8	134.9	1800	305.6	131.5	1800	287.4	117.4	1800	302.0	112.4	1800	285.1	98.25	1800	299.6	96.00	1800	272.0	131.0	1800	314.1	97.75	1800
6.700
6.733	291.8	135.4	1802	305.6	131.5	1802	287.4	117.4	1802	302.0	112.8	1802	285.1	98.25	1802	299.6	96.88	1802	271.9	130.9	1802	314.4	98.88	1802
6.767
6.800	291.6	136.0	1804	305.3	131.8	1804	287.5	117.8	1804	302.0	113.4	1804	285.1	98.13	1804	299.8	97.13	1804	270.8	128.9	1804	315.6	100.6	1804
6.833
6.867	291.5	136.5	1806	305.0	131.8	1806	287.5	117.8	1806	302.0	113.5	1806	285.1	98.13	1806	299.8	97.38	1806	269.3	125.9	1806	319.1	103.8	1806
6.900
6.933	291.3	136.6	1808	304.6	131.8	1808	287.3	117.3	1808	302.1	113.5	1808	285.1	98.13	1808	299.8	97.38	1808	267.9	122.3	1808	321.4	107.8	1808
6.967
7.000	291.3	136.9	1810	304.6	131.8	1810	286.9	117.0	1810	301.8	114.0	1810	284.9	98.13	1810	299.8	97.38	1810	267.0	120.3	1810	321.4	110.6	1810
7.033
7.067	291.3	137.5	1812	304.5	131.5	1812	286.5	116.4	1812	301.1	114.1	1812	284.4	98.38	1812	299.3	97.13	1812	266.4	117.4	1812	321.0	113.0	1812
7.100
7.133	290.9	137.1	1814	304.4	131.4	1814	285.8	115.5	1814	300.9	114.1	1814	283.9	98.38	1814	298.5	96.88	1814	267.5	112.6	1814	320.3	114.0	1814
7.167
7.200	290.8	137.1	1816	304.1	131.0	1816	285.5	115.4	1816	300.9	114.1	1816	283.5	98.38	1816	298.0	96.38	1816	267.3	109.6	1816	320.3	114.9	1816
7.233
7.267	290.5	136.5	1818	303.9	130.4	1818	285.0	114.9	1818	300.6	113.8	1818	283.4	98.38	1818	297.9	96.38	1818	267.3	107.9	1818	319.8	115.4	1818
7.300
7.333	290.5	136.1	1820	303.8	130.1	1820	285.1	114.1	1820	300.1	112.8	1820	283.4	98.38	1820	297.8	95.75	1820	267.1	106.1	1820	319.5	114.4	1820
7.367
7.400	290.6	135.8	1822	303.8	130.1	1822	285.1	114.1	1822	300.1	113.1	1822	283.4	98.38	1822	297.4	95.13	1822	267.1	106.5	1822	319.5	113.6	1822
7.433
7.467	290.6	135.9	1824	304.3	130.1	1824	285.1	114.1	1824	300.4	113.8	1824	283.4	99.00	1824	297.4	95.13	1824	267.1	108.9	1824	320.3	114.3	1824
7.500
7.533	290.9	135.6	1826	304.4	130.4	1826	285.5	114.8	1826	300.8	114.1	1826	283.3	99.50	1826	297.4	95.13	1826	266.8	113.0	1826	320.8	115.9	1826
7.567
7.600	290.6	135.6	1828	304.5	130.6	1828	286.0	116.1	1828	300.9	114.1	1828	283.3	99.88	1828	297.4	95.13	1828	266.8	117.4	1828	320.5	116.3	1828
7.633
7.667	290.3	135.4	1830	304.1	131.3	1830	286.0	116.3	1830	300.8	114.6	1830	283.0	100.5	1830	297.4	95.75	1830	266.6	121.5	1830	320.5	117.0	1830
7.700
7.733	290.3	135.4	1832	304.1	132.0	1832	285.9	116.8	1832	300.8	115.0	1832	283.3	100.6	1832	297.4	96.25	1832	266.5	122.4	1832	320.5	117.3	1832
7.767
7.800	290.3	135.6	1834	304.5	132.5	1834	286.0	117.5	1834	300.9	115.6	1834	283.5	101.3	1834	297.5	96.88	1834	266.6	124.4	1834	320.5	116.3	1834
7.833
7.867	290.4	136.0	1836	304.5	133.0	1836	286.1	118.1	1836	300.9	115.8	1836	283.4	102.1	1836	297.8	97.50	1836	267.0	126.4	1836	320.6	115.1	1836
7.900
7.933	290.5	136.4	1838	304.9	133.5	1838	286.5	119.1	1838	301.3	116.3	1838	283.6	103.1	1838	297.8	97.63	1838	267.4	127.6	1838	320.8	113.0	1838
7.967
8.000	290.8	137.4	1840	305.5	133.9	1840	287.0	120.1	1840	301.5	116.4	1840	283.5	103.0	1840	297.9	98.25	1840	267.8	128.9	1840	320.8	109.3	1840
8.033
8.067	291.5	138.9	1842	305.6	134.4	1842	287.1	120.8	1842	301.9	117.1	1842	284.0	103.1	1842	298.3	99.25	1842	268.3	130.1	1842	320.4	105.4	1842
8.100
8.133	291.8	139.0	1844	305.9	134.9	1844	287.4	121.3	1844	302.0	117.4	1844	284.1	103.1	1844	298.6	100.1	1844	268.8	131.1	1844	318.6	103.0	1844
8.167
8.200	291.9	139.4	1846	306.1	136.3	1846	287.5	121.5	1846	302.1	117.6	1846	284.1	103.1	1846	298.9	100.9	1846	269.8	132.4	1846	316.3	101.0	1846
8.233
8.267	292.0	139.8	1848	306.4	136.5	1848	287.5	121.5	1848	302.1	117.6	1848	284.1	102.9	1848	298.9	100.9	1848	270.4	133.0	1848	315.0	100.5	1848
8.300
8.333	292.0	139.8	1850	306.4	136.0	1850	287.5	121.5	1850	302.1	117.6	1850	284.4	102.8	1850	298.9	100.9	1850	270.8	133.4	1850	316.0	101.4	1850
8.367
8.400	292.3	139.3	1852	306.4	135.5	1852	287.5	121.5	1852	302.5	117.0	1852	284.9	101.9	1852	299.3	100.8	1852	272.0	134.6	1852	317.3	103.3	1852
8.433
8.467	292.6	138.9	1854	306.6	134.4	1854	288.3	120.6	1854	302.6	116.5	1854	285.3	101.0	1854	299.8	100.3	1854	272.0	131.9	1854	320.6	106.4	1854
8.500
8.533	293.0	138.4	1856	306.9	133.5	1856	288.5	119.8	1856	303.0	115.6	1856	285.6	100.1	1856	300.1	99.63	1856	272.0	129.6	1856	322.6	108.0	1856
8.567
8.600	293.8	137.8	1858	307.1	132.8	1858	288.9	118.9	1858	303.4	115.4	1858	286.0	99.50	1858	300.5	99.13	1858	272.0	128.8	1858	323.1	110.3	1858
8.633
8.667	294.0	137.5	1860	307.5	131.9	1860	289.3	118.0	1860	303.5	115.3	1860	286.4	99.13	1860	300.8	98.50	1860	273.0	126.1	1860	323.4	111.9	1860
8.700
8.733	294.5	137.1	1862	308.0	131.5	1862	289.6	117.0	1862	304.1	114.8	1862	286.4	98.75	1862	301.3	98.25	1862	273.6	122.8	1862	323.6	113.5	1862
8.767
8.800	294.8	137.1	1864	308.0	131.1	1864	289.6	116.6	1864	304.1	114.8	1864	286.4	98.75	1864	301.3	97.75	1864	272.9	119.3	1864	323.6	115.1	1864
8.833
8.867	294.8	137.1	1866	308.0	131.1	1866	289.6	116.5	1866	304.1	114.8	1866	286.5	99.38	1866	301.3	97.75	1866	272.4	117.0	1866	323.9	115.5	1866
8.900
8.933	294.8	137.1	1868	308.0	131.1	1868	289.6	116.5	1868	304.1	115.1	1868	286.5	99.75	1868	301.1	97.50	1868	272.0	113.8	1868	323.9	116.4	1868
8.967
9.000	294.5	137.0	1870	308.0	131.1	1870	289.6	116.5	1870	304.1	115.1	1870	286.6	99.75	1870	301.1	97.50	1870	272.5	111.1	1870	323.9	117.8	1870
9.033
9.067	294.5	136.9	1872	308.0	131.1	1872	289.6	116.3	1872	304.1	115.1	1872	286.6	100.0	1872	301.1	97.50	1872	273.0	110.5	1872	323.9	120.3	1872
9.100
9.133	294.4	136.8	1874	307.6	131.4	1874	289.3	115.9	1874	304.1	115.3	1874	286.9	100.5	1874	301.1	96.75	1874	273.0	110.9	1874	323.9	120.6	1874
9.167
9.200	294.0	136.6	1876	307.4	131.6	1876	289.3	115.9	1876	304.1	115.3	1876	286.9	100.8	1876	301.3	96.88	1876	272.6	113.3	1876	323.9	120.6	1876
9.233
9.267	293.4	136.6	1878	307.1	131.9	1878	289.3	116.4	1878	303.9	115.8	1878	286.9	100.8	1878	301.3	97.25	1878	272.4	115.8	1878	323.9	120.6	1878
9.300
9.333	292.9	136.5	1880	306.6	132.3	1880	288.9	117.6	1880	303.9	115.8	1880	286.6	101.4	1880	301.0	97.38	1880	272.0	118.6	1880	323.9	120.6	1880
9.367
9.400	292.8	136.5	1882	306.3	132.8	1882	288.9	117.6	1882	303.9	115.8	1882	286.5	101.4	1882	300.9	97.00	1882	271.0	120.8	1882	323.9	120.6	1882
9.433
9.467	292.5	136.5	1884	305.9	133.3	1884	288.5	118.1	1884	303.3	116.9	1884	286.3	101.6	1884	300.6	97.13	1884	270.8	123.1	1884	324.1	119.5	1884
9.500
9.533	292.0	136.6	1886	305.8	134.0	1886	288.4	118.6	1886	303.1	116.9	1886	286.3	101.9	1886	300.5	97.75	1886	270.8	124.8	1886	324.3	116.5	1886
9.567
9.600	291.6	136.6	1888	305.6	134.6	1888	288.4	119.1	1888	303.1	117.0	1888	286.0	102.5	1888	300.5	99.50	1888	271.0	125.9	1888	324.4	113.6	1888
9.633
9.667	291.5	136.9	1890	305.6	135.4	1890	288.4	119.6	1890	303.0	117.1	1890	286.1	103.1	1890	300.5	99.88	1890	270.9	126.1	1890	323.4	111.0	1890
9.700
9.733	291.4	137.5	1892	305.5	135.9	1892	288.4	119.6	1892	303.0	117.1	1892	286.1	103.1	1892	300.5	99.88	1892	270.9	127.3	1892	322.3	107.1	1892
9.767
9.800	291.9	137.4	1894	305.5	135.9	1894	288.4	119.6	1894	303.0	117.1	1894	286.0	102.5	1894	300.5	99.88	1894	270.9	128.9	1894	320.9	103.6	1894
9.833
9.867	291.9	137.4	1896	305.5	135.9	1896	288.4	119.6	1896	303.0	117.1	1896	286.0	102.0	1896	300.8	99.13	1896	272.1	130.9	1896	319.4	102.6	1896
9.900
9.933	291.9	137.3	1898	305.9	135.5	1898	288.4	119.6	1898	303.0	117.1	1898	286.0	101.5	1898	300.8	99.13	1898	272.5	132.0	1898	319.4	103.4	1898
9.967
10.000	292.1	137.3	1900	306.4	134.9	1900	288.8	119.6	1900	303.9	116.1	1900	286.3	100.9	1900	301.4	99.13	1900	272.5	132.5	1900	320.4	105.3	1900
10.033
10.067	292.1	137.5	1902	306.4	134.8	1902	289.3	119.5	1902	304.0	116.5	1902	286.6	100.0	1902	301.3	99.38	1902	272.5	132.8	1902	321.5	107.5	1902
10.100
10.133	292.3	137.9	1904	306.4	134.4	1904	289.3	119.5	1904	304.0	117.0	1904	286.6	100.1	1904	301.3	99.38	1904	272.8	133.0	1904	321.8	109.1	1904
10.167
10.200	292.0	137.8	1906	306.1	134.0	1906	289.3	119.5	1906	303.5	116.4	1906	286.8	99.50	1906	301.6	98.75	1906	272.0	131.6	1906	321.9	109.9	1906
10.233
10.267	291.8	137.8	1908	305.5	133.0	1908	288.9	119.3	1908	302.8	116.1	1908	286.5	98.88	1908	301.4	98.38	1908	270.9	130.1	1908	322.1	111.3	1908
10.300
10.333	291.4	137.5	1910	305.3	132.9	1910	288.3	118.6	1910	302.5	116.0	1910	286.1	98.38	1910	300.6	98.00	1910	270.3	128.3	1910	322.8	111.6	1910
10.367
10.400	291.0	137.6	1912	305.0	132.5	1912	287.8	118.0	1912	302.1	115.5	1912	285.5	97.88	1912	300.5	98.00	1912	269.5	126.8	1912	323.0	113.1	1912
10.433
10.467	291.0	137.6	1914	304.9	132.4	1914	287.5	117.4	1914	302.1	115.8	1914	285.3	97.75	1914	300.1	97.75	1914	268.3	124.4	1914	323.4	115.3	1914
10.500
10.533	290.9	137.8	1916	304.6	132.0	1916	287.0	116.8	1916	302.1	115.8	1916	285.3	97.75	1916	299.8	97.75	1916	267.1	118.5	1916	323.3	116.1	1916
10.567
10.600	290.0	138.1	1918	304.0	131.4	1918	286.4	116.4	1918	301.4	115.8	1918	284.4	98.25	1918	299.1	97.63	1918	267.5	116.5	1918	323.0	116.9	1918
10.633
10.667	289.9	138.4	1920	303.3	131.5	1920	286.0	116.3	1920	300.3	115.8	1920	283.9	98.88	1920	298.9	97.50	1920	267.5	114.6	1920	322.9	116.9	1920
10.700
10.733	289.5	138.5	1922	302.9	131.8	1922	286.0	116.3	1922	299.8	115.9	1922	283.8	99.38	1922	298.6	97.50	1922	267.5	112.9	1922	322.1	117.4	1922
10.767
10.800	289.0	138.5	1924	302.5	131.8	1924	285.4	116.1	1924	299.8	115.9	1924	283.8	99.88	1924	298.3	97.38	1924	267.5	112.8	1924	321.5	117.9	1924
10.833
10.867	288.6	138.5	1926	302.1	131.9	1926	284.9	115.9	1926	299.8	115.9	1926	283.5	100.0	1926	298.3	97.25	1926	266.6	113.6	1926	321.0	118.0	1926
10.900
10.933	288.6	138.4	1928	301.9	131.8	1928	285.0	116.4	1928	299.5	115.6	1928	283.4	100.1	1928	298.0	97.00	1928	266.4	114.6	1928	321.4	117.5	1928
10.967
11.000	288.1	137.6	1930	301.4	131.8	1930	285.0	116.4	1930	299.5	115.6	1930	283.4	100.1	1930	297.8	96.75	1930	266.0	116.3	1930	321.4	117.5	1930
11.033
11.067	287.8	137.4	1932	300.9	131.6	1932	284.8	116.4	1932	299.1	115.6	1932	283.3	100.1	1932	297.1	96.25	1932	266.0	119.4	1932	321.4	117.5	1932
11.100
11.133	287.3	136.9	1934	300.8	131.6	1934	284.1	116.5	1934	298.6	115.4	1934	282.4	99.88	1934	296.8	96.25	1934	266.0	121.9	1934	321.4	117.5	1934
11.167
11.200	287.1	136.9	1936	300.8	131.6	1936	283.8	116.6	1936	298.1	115.1	1936	282.1	100.0	1936	296.4	96.25	1936	266.1	123.6	1936	321.4	117.0	1936
11.233
11.267	286.5	136.6	1938	300.8	131.6	1938	283.8	116.6	1938	298.1	115.1	1938	282.0	100.0	1938	295.6	96.38	1938	266.1	124.9	1938	320.9	114.9	1938
11.300
11.333	286.6	135.9	1940	300.8	131.8	1940	283.6	116.9	1940	297.9	115.1	1940	281.5	100.0	1940	295.6	96.50	1940	266.1	125.9	1940	320.8	112.9	1940
11.367
11.400	286.4	135.9	1942	300.8	132.0	1942	283.5	117.3	1942	297.9	115.1	1942	281.5	100.0	1942	296.0	96.75	1942	266.1	127.1	1942	319.8	110.0	1942
11.433
11.467	287.0	136.3	1944	300.8	132.0	1944	283.6	117.4	1944	297.9	115.1	1944	281.5	100.0	1944	296.0	97.13	1944	266.3	127.6	1944	319.0	107.8	1944
11.500
11.533	287.6	136.3	1946	300.9	132.6	1946	283.8	117.5	1946	298.3	115.1	1946	281.5	100.0	1946	296.1	97.25	1946	266.3	128.3	1946	318.6	106.1	1946
11.567
11.600	287.6	136.3	1948	301.0	132.8	1948	283.9	117.9	1948	298.3	115.1	1948	281.5	100.0	1948	296.4	97.50	1948	266.9	129.6	1948	317.3	104.8	1948
11.633
11.667	287.6	136.3	1950	301.0	133.0	1950	284.0	118.1	1950	298.3	115.1	1950	281.5	99.88	1950	296.5	97.50	1950	267.5	130.4	1950	315.4	101.6	1950
11.700
11.733	287.6	136.3	1952	301.0	133.0	1952	284.0	118.1	1952	298.3	115.1	1952	281.5	99.88	1952	296.1	97.50	1952	267.9	131.3	1952	313.9	100.0	1952
11.767
11.800	287.3	136.8	1954	301.0	133.0	1954	284.0	118.1	1954	297.8	114.5	1954	281.5	99.88	1954	295.6	97.75	1954	267.9	131.3	1954	312.0	99.75	1954
11.833
11.867	287.3	136.8	1956	301.0	133.0	1956	284.0	118.1	1956	297.8	114.5	1956	281.4	99.63	1956	295.6	98.00	1956	267.9	131.3	1956	310.3	99.88	1956
11.900
11.933	287.4	137.3	1958	301.0	133.0	1958	284.0	118.1	1958	297.8	114.5	1958	281.3	99.38	1958	295.6	98.25	1958	268.3	131.4	1958	310.3	101.8	1958
11.967
12.000	287.8	137.4	1960	301.0	133.0	1960	284.0	118.1	1960	297.8	114.5	1960	281.4	99.00	1960	295.9	98.13	1960	268.4	131.3	1960	311.5	102.6	1960
12.033
12.067	287.8	137.8	1962	301.0	133.0	1962	284.0	118.1	1962	297.8	114.5	1962	281.4	98.75	1962	296.1	98.25	1962	268.4	130.8	1962	314.3	103.3	1962
12.100
12.133	287.9	138.3	1964	301.3	132.6	1964	284.0	118.1	1964	298.3	114.9	1964	281.4	98.75	1964	296.3	98.25	1964	268.1	128.9	1964	316.3	105.5	1964
12.167
12.200	287.9	138.3	1966	301.3	132.5	1966	283.6	117.8	1966	298.4	115.0	1966	281.4	98.75	1966	296.3	98.25	1966	267.5	126.3	1966	318.0	110.4	1966
12.233
12.267	287.9	138.3	1968	301.3	132.5	1968	283.1	117.4	1968	297.6	115.4	1968	281.4	98.75	1968	296.1	98.38	1968	266.5	123.5	1968	318.9	112.6	1968
12.300
12.333	287.9	138.3	1970	301.3	132.5	1970	282.8	117.1	1970	297.6	115.4	1970	280.6	99.25	1970	295.5	98.38	1970	265.6	119.6	1970	318.6	113.9	1970
12.367
12.400	287.5	138.8	1972	300.5	132.8	1972	282.3	117.4	1972	297.6	115.8	1972	280.3	99.63	1972	294.8	98.50	1972	265.1	115.9	1972	318.8	115.6	1972
12.433
12.467	287.1	139.4	1974	299.9	132.8	1974	281.8	117.4	1974	296.4	116.4	1974	279.8	100.1	1974	294.3	98.75	1974	264.8	114.3	1974	318.9	116.0	1974
12.500
12.533	286.4	139.4	1976	299.3	132.8	1976	281.3	117.3	1976	295.6	116.4	1976	279.6	100.4	1976	293.5	98.50	1976	264.8	114.3	1976	318.0	116.8	1976
12.567
12.600	285.9	139.5	1978	298.5	132.9	1978	280.6	117.1	1978	295.3	116.4	1978	279.1	100.4	1978	293.5	98.50	1978	264.8	114.3	1978	316.4	116.8	1978
12.633
12.667	285.1	139.3	1980	298.3	132.9	1980	280.8	117.1	1980	295.3	116.4	1980	279.1	100.6	1980	293.9	98.38	1980	264.5	114.3	1980	316.1	116.5	1980
12.700
12.733	284.6	138.5	1982	298.3	132.9	1982	280.8	117.1	1982	295.3	116.4	1982	279.1	100.6	1982	293.6	97.88	1982	264.5	115.5	1982	316.0	116.5	1982
12.767
12.800	284.5	138.8	1984	298.3	132.9	1984	280.5	117.6	1984	295.3	116.4	1984	279.0	100.6	1984	293.6	97.88	1984	264.5	116.5	1984	316.0	116.5	1984
12.833
12.867	284.0	138.8	1986	297.9	133.5	1986	280.5	117.6	1986	295.3	116.4	1986	278.8	100.8	1986	293.0	97.88	1986	264.1	119.0	1986	316.1	117.0	1986
12.900
12.933	283.5	138.8	1988	297.4	133.8	1988	280.0	118.3	1988	294.4	117.1	1988	278.5	101.1	1988	292.6	97.88	1988	263.8	122.4	1988	316.3	117.6	1988
12.967
13.000	283.3	138.8	1990	296.9	134.1	1990	279.6	118.8	1990	294.5	117.6	1990	278.0	101.9	1990	292.5	98.00	1990	263.0	123.8	1990	315.9	117.4	1990
13.033
13.067	283.1	138.9	1992	296.5	134.8	1992	279.5	118.9	1992	294.4	117.9	1992	278.0	102.6	1992	292.5	98.50	1992	262.8	126.1	1992	314.8	116.9	1992
13.100
13.133	283.1	139.4	1994	296.5	135.3	1994	279.5	119.6	1994	294.1	118.1	1994	277.8	103.5	1994	292.6	99.38	1994	263.1	128.1	1994	313.8	116.0	1994
13.167
13.200	283.0	139.6	1996	296.6	135.9	1996	279.5	120.0	1996	294.1	118.5	1996	277.9	104.4	1996	292.6	100.3	1996	263.5	129.8	1996	312.3	112.9	1996
13.233
13.267	282.6	139.6	1998	296.6	136.1	1998	279.4	120.8	1998	294.1	118.5	1998	278.0	104.4	1998	292.6	100.5	1998	263.5	130.4	1998	311.8	112.6	1998
13.300
13.333	282.1	139.3	2000	296.5	136.5	2000	279.4	120.9	2000	294.1	118.5	2000	278.0	104.4	2000	292.6	100.6	2000	263.5	130.9	2000	311.5	112.4	2000
