## Supplementary material for "Trunk muscle activity across various trunk–limb coordination patterns in centipede locomotion": Data S1: rubi-fast-#3-2-track.csv

#multi:
	mass A			mass B			mass C			mass D			mass E			mass F			mass G			mass H
t	x	y	frame	x	y	frame	x	y	frame	x	y	frame	x	y	frame	x	y	frame	x	y	frame	x	y	frame
0.000	165.5	124.9	400	179.5	128.9	400	175.6	105.3	400	187.1	113.9	400	183.3	90.50	400	197.3	97.25	400	170.0	88.13	400	198.3	129.8	400
0.033
0.067	165.8	124.5	402	179.3	128.9	402	175.4	104.9	402	187.1	113.9	402	183.3	90.13	402	197.1	97.00	402	169.0	87.13	402	197.6	129.9	402
0.100
0.133	165.8	124.0	404	179.3	128.1	404	175.1	104.5	404	187.1	113.5	404	183.3	89.75	404	197.1	96.50	404	166.4	87.88	404	197.8	129.3	404
0.167
0.200	165.8	123.1	406	179.3	127.9	406	175.1	104.5	406	187.3	113.1	406	183.3	89.50	406	196.9	95.88	406	163.1	90.00	406	197.9	128.8	406
0.233
0.267	165.8	122.6	408	179.3	127.6	408	175.1	103.8	408	187.3	112.8	408	183.3	89.13	408	196.9	95.75	408	160.1	91.25	408	198.0	128.5	408
0.300
0.333	165.8	122.1	410	179.1	127.3	410	175.1	103.8	410	187.3	112.4	410	183.1	89.13	410	196.8	95.50	410	158.5	92.38	410	198.8	127.3	410
0.367
0.400	165.8	121.5	412	178.9	127.3	412	174.5	103.8	412	187.1	112.3	412	183.0	89.13	412	196.6	95.38	412	156.6	93.25	412	200.5	124.6	412
0.433
0.467	165.5	121.3	414	178.4	127.3	414	174.1	103.9	414	186.9	112.0	414	182.9	89.13	414	196.4	95.50	414	154.8	95.63	414	202.0	121.4	414
0.500
0.533	165.4	120.9	416	177.6	127.4	416	174.0	103.9	416	186.9	111.8	416	182.5	89.13	416	195.9	95.50	416	154.5	96.50	416	204.1	117.9	416
0.567
0.600	165.4	120.9	418	177.1	127.4	418	173.5	103.8	418	186.9	111.5	418	182.1	89.13	418	195.4	95.63	418	154.5	97.25	418	205.3	112.8	418
0.633
0.667	165.0	120.3	420	176.9	127.4	420	173.1	103.8	420	186.5	111.3	420	182.0	88.38	420	195.3	95.63	420	153.8	97.75	420	204.0	107.0	420
0.700
0.733	164.4	119.8	422	176.6	127.3	422	172.8	103.5	422	186.0	111.3	422	181.9	87.63	422	194.8	95.63	422	152.4	98.38	422	203.0	105.5	422
0.767
0.800	164.1	119.9	424	176.6	127.3	424	172.1	103.9	424	185.6	111.0	424	181.9	87.75	424	194.4	95.75	424	151.3	98.88	424	202.1	106.4	424
0.833
0.867	164.1	119.9	426	176.0	127.3	426	171.8	103.9	426	185.6	111.1	426	181.5	87.50	426	194.0	95.75	426	149.8	100.6	426	201.5	111.3	426
0.900
0.933	163.0	120.1	428	175.4	127.3	428	171.8	103.9	428	185.6	111.1	428	181.4	87.38	428	194.0	95.75	428	148.9	102.3	428	200.9	114.5	428
0.967
1.000	163.0	120.1	430	175.5	126.9	430	171.5	103.9	430	185.4	111.1	430	181.3	87.25	430	193.6	95.88	430	149.1	103.4	430	201.1	116.1	430
1.033
1.067	162.8	120.1	432	175.1	126.5	432	170.8	103.9	432	184.8	110.9	432	181.1	86.88	432	193.3	95.88	432	149.5	103.0	432	200.3	118.9	432
1.100
1.133	162.1	120.3	434	175.0	126.0	434	170.8	103.5	434	184.1	110.9	434	181.1	86.50	434	192.5	96.25	434	150.3	100.5	434	198.8	121.6	434
1.167
1.200	161.5	120.3	436	174.5	125.9	436	170.3	103.1	436	183.8	111.0	436	180.8	86.25	436	192.1	96.38	436	151.3	97.50	436	197.3	122.6	436
1.233
1.267	160.8	120.3	438	174.0	125.8	438	170.0	103.0	438	183.0	111.0	438	180.6	86.38	438	191.9	96.63	438	153.3	94.00	438	196.0	123.9	438
1.300
1.333	160.1	120.3	440	173.4	125.6	440	169.8	102.6	440	182.1	111.3	440	180.3	86.50	440	191.8	96.63	440	156.1	90.38	440	194.4	125.3	440
1.367
1.400	159.6	120.3	442	172.6	125.3	442	169.4	101.9	442	181.4	111.1	442	179.9	86.75	442	191.8	96.13	442	159.5	87.25	442	193.4	125.6	442
1.433
1.467	159.6	119.9	444	172.6	125.3	444	169.1	101.6	444	181.4	111.1	444	179.8	86.75	444	191.6	95.88	444	162.3	84.50	444	192.4	126.0	444
1.500
1.533	159.1	119.8	446	172.6	125.3	446	169.1	101.1	446	181.4	111.1	446	179.4	86.88	446	191.6	95.50	446	162.3	83.25	446	191.6	126.3	446
1.567
1.600	159.1	119.8	448	172.6	124.9	448	169.1	100.8	448	181.4	111.1	448	179.1	87.00	448	191.6	95.13	448	162.4	82.75	448	190.9	126.3	448
1.633
1.667	159.0	119.8	450	172.3	124.6	450	169.1	100.9	450	181.1	111.0	450	178.6	86.75	450	191.8	94.88	450	162.4	82.75	450	190.9	125.9	450
1.700
1.733	159.0	119.8	452	171.8	124.9	452	168.8	100.9	452	181.1	111.0	452	178.6	86.75	452	191.8	94.50	452	163.4	81.63	452	190.0	125.9	452
1.767
1.800	158.9	119.5	454	171.8	125.3	454	168.6	100.8	454	180.9	110.6	454	178.3	87.00	454	191.5	95.13	454	160.5	82.13	454	189.1	125.9	454
1.833
1.867	158.6	119.5	456	171.5	125.5	456	168.3	101.1	456	180.6	110.4	456	178.0	87.25	456	191.3	95.13	456	156.3	84.88	456	189.0	125.9	456
1.900
1.933	158.6	119.5	458	171.4	125.6	458	168.1	101.4	458	180.6	110.4	458	177.8	87.25	458	190.8	94.75	458	154.3	86.50	458	189.0	125.9	458
1.967
2.000	158.6	119.0	460	171.3	125.1	460	168.1	101.0	460	180.6	110.4	460	177.6	86.75	460	190.8	94.38	460	152.3	87.38	460	189.9	124.1	460
2.033
2.067	158.6	118.1	462	171.1	124.6	462	168.1	101.0	462	180.6	109.4	462	177.6	86.25	462	190.9	93.75	462	150.8	88.13	462	192.9	122.4	462
2.100
2.133	158.6	117.1	464	171.1	124.1	464	168.3	99.88	464	180.6	108.5	464	177.9	85.25	464	190.9	93.13	464	150.0	89.00	464	195.4	117.9	464
2.167
2.200	158.9	115.9	466	171.1	123.6	466	168.5	99.00	466	180.8	107.6	466	177.9	84.88	466	190.5	92.13	466	149.8	90.00	466	196.1	113.5	466
2.233
2.267	158.9	115.9	468	171.1	123.5	468	168.5	99.00	468	181.0	107.1	468	178.0	84.50	468	190.6	92.50	468	148.8	91.13	468	197.0	109.1	468
2.300
2.333	158.9	115.9	470	170.6	123.9	470	168.1	99.25	470	181.0	107.1	470	178.0	84.50	470	190.6	92.50	470	148.1	92.38	470	196.9	105.9	470
2.367
2.400	158.1	116.5	472	170.1	124.4	472	167.5	99.75	472	180.8	107.8	472	177.8	84.75	472	190.1	93.00	472	147.4	93.38	472	196.3	103.1	472
2.433
2.467	157.4	116.9	474	169.3	125.0	474	166.9	100.5	474	180.3	108.4	474	177.4	84.88	474	188.9	93.75	474	145.5	96.13	474	196.5	104.8	474
2.500
2.533	156.8	117.1	476	168.6	125.1	476	165.9	101.1	476	179.4	108.6	476	176.8	85.25	476	188.1	94.38	476	144.5	97.38	476	196.3	105.9	476
2.567
2.600	156.0	117.4	478	168.0	125.1	478	165.3	101.4	478	178.1	109.0	478	176.4	85.25	478	187.5	94.50	478	143.9	96.63	478	196.9	108.8	478
2.633
2.667	155.4	116.9	480	167.8	124.6	480	165.1	100.9	480	178.0	108.4	480	175.9	84.63	480	186.6	93.88	480	144.5	95.75	480	196.3	111.8	480
2.700
2.733	155.4	116.4	482	167.6	123.6	482	164.6	99.75	482	177.6	107.4	482	175.5	83.63	482	186.9	93.00	482	144.9	94.63	482	195.8	113.9	482
2.767
2.800	155.3	115.8	484	167.6	122.5	484	164.6	98.63	484	177.6	106.1	484	175.5	82.63	484	186.9	92.13	484	144.9	92.50	484	195.3	117.1	484
2.833
2.867	154.9	114.9	486	167.6	122.1	486	164.6	97.75	486	177.4	105.8	486	175.5	82.38	486	186.9	92.13	486	146.3	87.00	486	194.5	117.4	486
2.900
2.933	154.9	115.3	488	167.6	121.9	488	164.6	97.88	488	177.1	105.9	488	175.5	81.88	488	186.8	91.88	488	149.3	83.63	488	192.6	118.1	488
2.967
3.000	154.9	115.3	490	167.6	121.8	490	164.6	97.88	490	177.1	105.9	490	175.3	81.88	490	186.8	91.50	490	151.0	83.13	490	189.6	119.3	490
3.033
3.067	154.1	115.6	492	167.3	121.1	492	164.6	97.88	492	177.0	106.0	492	175.0	81.88	492	186.8	91.50	492	152.3	82.00	492	186.8	120.5	492
3.100
3.133	153.5	116.0	494	166.8	121.4	494	164.6	97.88	494	176.0	106.9	494	174.6	82.13	494	186.4	91.63	494	154.1	81.25	494	185.6	121.5	494
3.167
3.200	153.0	116.3	496	165.8	121.5	496	164.3	97.88	496	175.9	107.0	496	174.0	82.63	496	186.4	91.63	496	156.1	79.38	496	184.5	122.5	496
3.233
3.267	152.4	116.3	498	165.5	121.6	498	163.6	98.00	498	174.9	107.6	498	173.4	83.13	498	186.0	91.88	498	157.5	78.25	498	183.1	123.9	498
3.300
3.333	152.0	116.1	500	165.3	121.6	500	163.3	98.25	500	174.4	108.1	500	172.8	83.63	500	185.5	92.25	500	157.8	78.13	500	182.4	125.1	500
3.367
3.400	152.0	116.1	502	164.9	122.0	502	163.1	98.25	502	174.4	108.1	502	172.5	83.88	502	185.1	92.75	502	154.8	78.75	502	182.4	125.1	502
3.433
3.467	152.0	116.1	504	164.8	122.3	504	163.1	98.50	504	174.4	108.5	504	172.4	83.88	504	185.0	93.25	504	150.3	80.75	504	182.4	125.1	504
3.500
3.533	152.0	116.4	506	164.6	123.0	506	162.8	98.88	506	174.4	108.5	506	172.4	84.50	506	184.8	93.63	506	147.3	84.38	506	182.8	125.1	506
3.567
3.600	152.1	116.8	508	164.6	123.1	508	162.4	99.25	508	174.4	108.5	508	172.4	85.38	508	184.8	93.63	508	145.3	85.88	508	185.3	123.8	508
3.633
3.667	152.3	116.6	510	164.6	123.1	510	162.4	99.25	510	174.6	108.1	510	172.4	84.88	510	184.8	93.63	510	143.1	88.25	510	186.4	122.3	510
3.700
3.733	152.4	116.0	512	164.6	122.6	512	162.4	99.25	512	174.5	107.8	512	172.3	84.13	512	184.6	93.00	512	143.1	88.25	512	187.3	119.4	512
3.767
3.800	152.4	115.3	514	164.4	121.8	514	162.4	98.38	514	174.4	107.0	514	172.0	83.50	514	184.0	92.13	514	142.6	88.38	514	188.8	114.5	514
3.833
3.867	152.3	114.1	516	163.8	121.3	516	162.0	97.88	516	174.1	106.3	516	171.5	83.00	516	183.3	91.38	516	139.4	89.63	516	189.5	111.0	516
3.900
3.933	150.9	113.9	518	162.6	121.1	518	160.9	97.38	518	173.6	105.6	518	170.8	82.63	518	182.6	91.38	518	138.3	90.13	518	190.0	107.9	518
3.967
4.000	150.3	113.3	520	161.9	121.1	520	160.1	96.88	520	172.9	104.9	520	170.5	82.00	520	182.0	91.00	520	137.5	90.38	520	190.0	103.3	520
4.033
4.067	149.8	113.0	522	161.3	120.6	522	159.1	96.63	522	172.1	104.6	522	169.6	81.50	522	181.5	90.88	522	136.6	90.75	522	190.0	101.0	522
4.100
4.133	149.4	113.0	524	161.0	120.6	524	158.8	97.00	524	171.5	104.8	524	169.3	81.50	524	181.1	90.75	524	135.3	91.50	524	190.0	104.0	524
4.167
4.200	148.8	113.0	526	161.0	120.6	526	158.8	97.00	526	171.5	104.8	526	168.8	81.13	526	180.8	90.75	526	134.1	92.13	526	189.3	107.6	526
4.233
4.267	148.4	113.1	528	160.9	120.5	528	158.8	96.88	528	171.5	104.8	528	168.8	81.13	528	180.4	90.63	528	135.8	90.63	528	187.8	109.8	528
4.300
4.333	148.4	113.1	530	160.9	120.0	530	158.4	96.38	530	171.4	104.5	530	168.8	80.75	530	179.8	90.00	530	139.6	87.50	530	187.3	111.9	530
4.367
4.400	148.4	113.1	532	160.9	119.3	532	158.0	95.25	532	170.9	103.5	532	168.8	80.13	532	179.4	89.13	532	141.1	83.50	532	186.0	112.9	532
4.433
4.467	147.5	112.6	534	160.9	118.6	534	158.0	94.63	534	170.1	103.4	534	168.5	79.38	534	179.1	88.50	534	143.4	79.88	534	184.5	114.9	534
4.500
4.533	147.3	112.6	536	160.9	118.3	536	157.8	94.13	536	169.4	102.8	536	168.1	79.00	536	179.1	88.25	536	148.0	76.00	536	182.8	116.4	536
4.567
4.600	147.0	112.6	538	160.5	117.1	538	157.8	93.50	538	169.4	102.8	538	168.0	79.00	538	179.1	88.25	538	151.1	74.88	538	181.8	116.8	538
4.633
4.667	146.6	112.4	540	159.9	117.1	540	157.5	93.13	540	169.4	102.8	540	168.0	79.00	540	179.1	88.25	540	151.9	73.88	540	180.4	118.1	540
4.700
4.733	146.4	112.0	542	159.6	117.0	542	157.5	93.13	542	169.0	102.8	542	168.0	79.00	542	178.9	88.00	542	154.5	74.00	542	179.8	118.4	542
4.767
4.800	145.9	111.8	544	159.5	116.8	544	157.5	93.13	544	169.0	102.8	544	167.5	79.25	544	178.9	87.88	544	155.3	72.75	544	177.9	118.3	544
4.833
4.867	145.8	111.3	546	159.5	116.5	546	157.5	92.75	546	169.0	102.8	546	167.5	79.25	546	179.0	87.75	546	154.8	72.75	546	176.9	118.0	546
4.900
4.933	146.0	110.9	548	159.3	116.5	548	157.5	92.38	548	169.0	102.8	548	167.5	79.25	548	179.3	87.75	548	154.8	72.75	548	176.4	118.1	548
4.967
5.000	146.5	110.9	550	159.3	116.9	550	157.5	92.38	550	169.0	102.8	550	167.5	79.25	550	179.5	87.75	550	151.3	73.38	550	176.4	118.1	550
5.033
5.067	146.9	110.9	552	159.4	117.5	552	157.9	93.38	552	169.0	102.8	552	167.5	79.75	552	179.9	87.75	552	148.1	74.88	552	176.4	118.1	552
5.100
5.133	147.1	110.8	554	159.4	117.9	554	158.0	93.63	554	169.3	103.3	554	167.6	79.88	554	180.1	87.75	554	145.9	76.13	554	176.5	118.4	554
5.167
5.200	147.4	110.6	556	159.4	117.9	556	158.0	93.63	556	169.4	103.6	556	167.6	79.88	556	180.1	87.75	556	143.1	78.63	556	178.5	116.9	556
5.233
5.267	147.5	110.4	558	159.3	117.9	558	158.0	93.75	558	169.4	103.6	558	167.9	79.63	558	180.1	87.75	558	140.8	80.00	558	182.3	114.3	558
5.300
5.333	147.6	110.0	560	159.3	117.9	560	158.0	93.75	560	170.0	103.0	560	167.9	79.63	560	180.1	87.75	560	139.1	82.88	560	183.0	110.3	560
5.367
5.400	147.4	109.6	562	158.6	118.3	562	158.0	93.75	562	169.8	103.0	562	167.9	79.63	562	180.1	87.75	562	137.8	84.63	562	185.1	107.5	562
5.433
5.467	147.1	109.9	564	158.4	118.3	564	158.0	93.75	564	169.8	103.0	564	168.1	79.13	564	180.0	87.75	564	136.8	85.88	564	184.1	104.3	564
5.500
5.533	146.8	110.1	566	158.1	118.3	566	158.0	93.75	566	169.8	103.0	566	167.8	78.88	566	179.8	87.88	566	135.8	86.63	566	184.6	102.3	566
5.567
5.600	146.5	110.3	568	157.8	118.6	568	157.6	94.25	568	169.8	103.0	568	167.8	78.88	568	179.3	88.38	568	135.1	87.50	568	184.4	101.0	568
5.633
5.667	146.3	110.6	570	157.5	119.5	570	157.1	95.13	570	169.8	103.0	570	167.8	79.88	570	179.0	89.13	570	134.6	88.38	570	184.1	101.1	570
5.700
5.733	145.6	111.3	572	157.1	119.8	572	156.6	95.88	572	168.9	104.6	572	167.5	80.63	572	178.4	89.88	572	134.5	89.88	572	183.9	103.4	572
5.767
5.800	144.6	112.4	574	157.0	119.9	574	156.5	96.13	574	168.1	105.3	574	166.6	81.13	574	178.0	90.50	574	134.1	92.50	574	183.8	106.5	574
5.833
5.867	144.0	113.3	576	156.4	120.5	576	155.4	96.75	576	167.8	105.3	576	165.9	81.88	576	177.5	91.38	576	133.8	94.63	576	183.1	110.4	576
5.900
5.933	143.1	114.0	578	156.3	120.9	578	154.1	97.13	578	166.4	106.4	578	165.3	82.00	578	176.1	91.75	578	134.4	93.13	578	181.6	114.0	578
5.967
6.000	142.1	114.5	580	155.4	121.1	580	153.4	97.25	580	165.4	106.5	580	164.4	82.25	580	175.3	92.00	580	136.3	90.00	580	179.4	116.5	580
6.033
6.067	141.3	114.8	582	154.5	121.1	582	152.5	97.50	582	163.9	106.0	582	162.8	82.00	582	174.0	91.88	582	139.9	85.25	582	177.5	117.6	582
6.100
6.133	140.4	114.4	584	153.8	120.0	584	152.0	96.63	584	163.3	105.6	584	162.0	81.63	584	173.3	90.75	584	143.5	81.13	584	176.4	118.1	584
6.167
6.200	139.8	113.1	586	153.4	118.6	586	151.6	95.13	586	162.9	104.8	586	161.4	81.13	586	172.6	89.63	586	143.1	77.75	586	175.3	117.6	586
6.233
6.267	139.4	112.1	588	153.1	116.9	588	151.1	93.88	588	162.5	103.1	588	160.9	79.00	588	172.6	88.25	588	145.0	75.13	588	174.4	116.6	588
6.300
6.333	139.3	111.5	590	153.1	116.3	590	150.9	92.38	590	162.5	101.9	590	160.6	78.13	590	172.6	86.88	590	147.8	74.38	590	173.9	114.9	590
6.367
6.400	139.3	110.6	592	153.0	115.4	592	151.0	92.13	592	162.3	101.4	592	160.6	77.75	592	172.9	86.13	592	148.3	73.13	592	173.1	114.5	592
6.433
6.467	139.3	109.8	594	152.6	114.6	594	150.9	91.75	594	162.3	101.4	594	160.6	77.38	594	173.3	85.25	594	144.8	72.88	594	172.4	114.6	594
6.500
6.533	139.3	109.4	596	152.6	114.4	596	150.8	91.00	596	162.0	100.8	596	160.0	76.25	596	173.1	85.25	596	140.9	73.75	596	171.4	114.8	596
6.567
6.600	139.3	108.6	598	152.0	114.1	598	150.5	90.75	598	161.8	100.4	598	160.1	75.88	598	172.9	84.50	598	138.0	75.13	598	170.8	115.0	598
6.633
6.667	139.0	107.6	600	151.5	113.9	600	150.0	90.25	600	161.6	99.50	600	159.8	75.88	600	172.8	84.38	600	135.8	77.13	600	170.8	114.4	600
6.700
6.733	139.0	106.9	602	151.4	113.5	602	150.0	90.25	602	161.6	99.13	602	159.8	75.88	602	172.8	84.00	602	134.0	77.75	602	171.3	113.5	602
6.767
6.800	139.3	106.6	604	151.5	113.5	604	150.1	90.13	604	162.3	98.88	604	159.9	75.88	604	173.0	83.63	604	133.3	77.75	604	172.8	112.6	604
6.833
6.867	140.0	106.4	606	152.1	113.4	606	150.1	90.13	606	162.5	98.75	606	160.4	75.63	606	173.0	83.63	606	132.3	78.13	606	174.4	111.3	606
6.900
6.933	140.5	106.4	608	152.4	113.4	608	150.8	90.13	608	163.4	98.75	608	161.0	75.63	608	173.0	83.63	608	132.1	79.00	608	176.5	109.3	608
6.967
7.000	140.9	106.4	610	152.6	114.3	610	151.4	91.00	610	163.9	99.00	610	161.6	76.00	610	173.3	83.75	610	131.1	80.75	610	178.9	106.3	610
7.033
7.067	141.0	106.4	612	153.3	115.0	612	151.4	91.13	612	164.3	99.38	612	162.0	76.25	612	173.6	84.00	612	130.6	82.50	612	179.5	103.0	612
7.100
7.133	141.5	107.1	614	153.4	115.6	614	151.4	91.50	614	164.5	99.63	614	162.5	76.38	614	174.0	84.75	614	130.5	83.50	614	181.6	99.88	614
7.167
7.200	141.4	107.6	616	153.5	116.1	616	151.4	92.25	616	165.0	100.3	616	162.5	76.38	616	174.0	85.38	616	131.5	86.00	616	181.1	97.00	616
7.233
7.267	141.6	107.8	618	154.0	116.4	618	151.6	92.00	618	165.6	100.5	618	162.5	76.63	618	173.9	86.38	618	131.4	86.75	618	181.0	95.13	618
7.300
7.333	141.8	107.9	620	153.9	116.4	620	151.6	92.00	620	165.0	100.5	620	162.6	76.88	620	173.8	86.38	620	130.8	87.75	620	180.4	96.88	620
7.367
7.400	141.4	108.0	622	153.5	115.6	622	151.4	92.00	622	164.0	100.1	622	162.5	76.38	622	173.6	86.38	622	131.3	89.25	622	179.5	100.4	622
7.433
7.467	141.3	107.9	624	153.4	115.4	624	151.1	91.88	624	164.0	100.1	624	162.3	76.38	624	173.6	85.75	624	131.4	88.50	624	178.4	104.0	624
7.500
7.533	141.3	107.9	626	153.3	114.8	626	151.1	91.75	626	164.0	100.1	626	162.5	75.88	626	173.4	85.50	626	131.4	87.25	626	177.6	106.3	626
7.567
7.600	140.8	107.9	628	153.4	114.4	628	151.1	90.88	628	164.3	99.13	628	162.5	75.13	628	173.4	85.00	628	132.0	85.13	628	177.9	107.5	628
7.633
7.667	140.8	107.5	630	153.9	113.6	630	151.1	90.88	630	164.3	98.50	630	162.4	74.50	630	173.4	84.50	630	133.6	81.88	630	176.8	109.1	630
7.700
7.733	140.9	106.9	632	154.0	113.0	632	151.1	90.38	632	163.9	97.63	632	162.5	74.00	632	173.4	83.38	632	135.9	78.38	632	176.5	109.8	632
7.767
7.800	140.5	106.3	634	154.1	112.1	634	151.4	89.75	634	163.5	97.38	634	162.5	74.00	634	173.8	82.75	634	137.6	75.50	634	175.8	110.1	634
7.833
7.867	140.0	106.1	636	154.0	111.9	636	151.4	88.75	636	163.5	97.38	636	162.5	73.75	636	174.1	82.38	636	140.4	73.13	636	175.1	110.5	636
7.900
7.933	140.0	106.0	638	153.3	111.3	638	151.4	88.13	638	163.5	97.38	638	162.1	73.75	638	174.1	82.38	638	144.3	71.00	638	174.1	111.0	638
7.967
8.000	139.5	105.6	640	152.9	111.0	640	151.6	87.63	640	162.9	97.25	640	161.5	73.75	640	173.8	82.13	640	145.3	70.25	640	173.6	111.4	640
8.033
8.067	139.1	105.0	642	152.4	110.9	642	150.8	87.63	642	162.5	97.25	642	160.9	73.50	642	173.5	81.88	642	145.9	69.63	642	173.6	111.4	642
8.100
8.133	138.8	104.5	644	152.0	110.9	644	150.8	87.63	644	162.0	97.25	644	160.0	73.50	644	172.9	81.38	644	145.9	69.63	644	173.6	111.4	644
8.167
8.200	138.4	104.1	646	151.8	110.9	646	150.1	87.50	646	162.0	97.25	646	159.5	73.75	646	172.3	81.38	646	142.3	69.63	646	173.0	111.4	646
8.233
8.267	138.3	104.5	648	151.5	111.0	648	149.6	87.50	648	161.3	97.13	648	159.0	73.75	648	172.0	81.63	648	138.1	71.13	648	173.0	110.6	648
8.300
8.333	138.3	104.4	650	150.8	111.1	650	149.3	87.50	650	161.0	97.00	650	158.8	73.75	650	171.6	82.00	650	135.6	72.00	650	173.0	108.5	650
8.367
8.400	138.3	104.4	652	150.3	111.3	652	149.1	87.50	652	161.0	97.00	652	158.5	73.88	652	171.4	82.00	652	132.3	74.00	652	173.6	107.6	652
8.433
8.467	137.9	104.3	654	149.6	111.4	654	148.6	87.63	654	160.6	96.63	654	158.3	74.00	654	171.0	81.75	654	130.4	76.13	654	174.8	106.5	654
8.500
8.533	137.4	104.0	656	149.6	111.5	656	148.1	87.75	656	160.6	96.63	656	158.0	74.13	656	170.5	81.88	656	128.6	78.38	656	175.8	104.8	656
8.567
8.600	137.4	104.0	658	149.5	111.6	658	147.6	88.00	658	160.1	97.13	658	157.5	74.38	658	170.1	81.88	658	127.4	80.38	658	177.0	102.1	658
8.633
8.667	137.1	104.3	660	149.0	112.1	660	147.1	88.38	660	160.1	97.13	660	157.3	74.50	660	169.9	82.38	660	127.0	82.25	660	177.3	99.88	660
8.700
8.733	136.6	104.9	662	148.9	112.3	662	146.8	88.63	662	159.5	97.63	662	156.9	74.63	662	169.8	82.50	662	126.3	83.63	662	177.3	97.38	662
8.767
8.800	136.3	105.3	664	148.6	112.9	664	146.3	89.00	664	159.1	97.88	664	156.9	74.75	664	169.3	82.75	664	125.4	85.13	664	177.3	94.13	664
8.833
8.867	135.5	106.0	666	148.6	113.5	666	145.4	90.00	666	159.1	97.88	666	156.9	74.75	666	169.0	83.00	666	123.3	87.13	666	175.6	94.63	666
8.900
8.933	135.0	107.0	668	148.4	113.5	668	145.3	90.38	668	158.9	98.13	668	156.4	75.00	668	168.5	83.38	668	122.3	89.63	668	174.5	95.75	668
8.967
9.000	134.9	107.3	670	148.1	113.8	670	144.8	91.13	670	158.1	98.50	670	156.0	75.00	670	168.0	83.88	670	121.5	91.13	670	173.3	97.75	670
9.033
9.067	134.6	107.5	672	148.0	113.9	672	144.6	91.50	672	157.4	99.13	672	156.0	75.00	672	167.4	84.38	672	121.1	92.13	672	173.1	99.88	672
9.100
9.133	134.3	108.0	674	147.9	113.9	674	144.4	91.50	674	157.0	99.25	674	155.4	75.13	674	166.8	84.50	674	121.1	91.88	674	173.4	101.8	674
9.167
9.200	133.5	108.4	676	147.9	113.6	676	143.6	91.50	676	156.6	99.25	676	155.0	75.13	676	166.3	84.63	676	121.6	89.63	676	172.5	104.9	676
9.233
9.267	133.1	108.6	678	147.1	113.4	678	143.6	90.50	678	155.9	99.25	678	154.4	74.75	678	165.8	84.63	678	122.8	87.50	678	171.6	107.1	678
9.300
9.333	132.8	108.6	680	146.9	113.1	680	142.8	90.38	680	155.6	99.00	680	153.8	74.38	680	165.1	84.38	680	123.6	85.38	680	171.0	107.6	680
9.367
9.400	132.8	108.6	682	146.9	112.6	682	142.6	90.00	682	155.3	98.63	682	153.5	73.88	682	165.3	83.63	682	125.6	81.88	682	171.0	107.6	682
9.433
9.467	132.8	108.5	684	147.1	112.0	684	142.6	89.25	684	155.5	97.88	684	153.5	73.38	684	165.3	82.63	684	127.6	78.63	684	171.8	106.6	684
9.500
9.533	132.9	108.0	686	147.4	110.9	686	142.8	88.25	686	155.8	97.00	686	153.6	72.38	686	165.3	81.75	686	129.0	75.75	686	171.6	107.6	686
9.567
9.600	133.3	107.1	688	147.9	110.1	688	143.1	87.13	688	156.4	95.13	688	154.0	71.38	688	165.5	80.50	688	130.8	72.50	688	172.0	107.0	688
9.633
9.667	133.8	105.8	690	148.3	109.1	690	143.8	86.00	690	156.8	94.50	690	154.3	70.88	690	166.4	79.38	690	133.4	69.75	690	172.0	106.4	690
9.700
9.733	133.9	104.5	692	148.5	107.8	692	144.8	84.25	692	157.1	93.63	692	155.1	69.75	692	167.3	78.25	692	134.9	68.00	692	172.5	105.5	692
9.767
9.800	134.5	102.8	694	148.6	106.8	694	145.0	83.13	694	157.5	92.50	694	155.6	68.63	694	167.9	77.25	694	135.8	66.13	694	172.5	104.5	694
9.833
9.867	134.9	100.8	696	148.8	105.8	696	145.1	82.00	696	157.6	91.88	696	155.9	67.88	696	168.4	76.38	696	134.9	65.38	696	173.0	103.1	696
9.900
9.933	135.3	99.13	698	148.8	104.6	698	145.1	81.50	698	157.6	91.00	698	155.9	67.63	698	168.6	75.00	698	131.3	66.25	698	173.0	102.5	698
9.967
10.000	135.9	97.63	700	149.0	103.8	700	145.4	80.75	700	157.6	89.88	700	156.0	66.50	700	168.8	74.25	700	127.9	68.13	700	173.4	100.6	700
10.033
10.067	136.1	97.25	702	149.1	103.1	702	145.6	80.25	702	157.9	88.50	702	156.0	65.75	702	168.9	73.25	702	127.0	71.50	702	174.0	98.88	702
10.100
10.133	136.4	96.75	704	149.5	102.3	704	146.0	79.50	704	158.3	87.38	704	156.0	65.25	704	169.1	72.13	704	127.0	72.50	704	174.4	97.38	704
10.167
10.200	136.9	96.13	706	149.8	101.9	706	146.4	78.88	706	159.1	86.50	706	156.8	64.00	706	169.4	71.63	706	127.0	73.38	706	174.9	95.88	706
10.233
10.267	137.3	95.38	708	150.0	101.3	708	146.8	77.88	708	159.8	86.13	708	156.9	63.88	708	169.8	71.00	708	127.3	73.88	708	175.5	93.63	708
10.300
10.333	137.4	95.13	710	150.0	101.3	710	146.8	78.13	710	159.8	86.25	710	156.9	63.88	710	169.8	71.00	710	127.9	75.25	710	176.3	92.25	710
10.367
10.400	137.3	95.63	712	149.9	102.5	712	146.4	78.75	712	159.8	86.25	712	156.9	64.63	712	169.5	71.50	712	127.5	76.88	712	175.6	88.75	712
10.433
10.467	137.1	96.13	714	149.6	103.3	714	145.8	80.00	714	159.4	87.88	714	156.6	65.13	714	169.5	72.38	714	126.8	79.25	714	175.8	86.00	714
10.500
10.533	136.8	97.13	716	149.4	104.3	716	145.0	81.75	716	159.4	89.00	716	156.3	65.75	716	169.4	74.63	716	125.5	81.38	716	173.6	83.88	716
10.567
10.600	135.8	99.00	718	149.1	105.5	718	144.9	82.63	718	159.0	89.88	718	155.8	66.75	718	168.9	75.13	718	124.8	82.75	718	172.0	85.25	718
10.633
10.667	135.6	100.4	720	149.0	106.1	720	144.3	84.13	720	158.5	91.63	720	155.4	67.38	720	168.3	76.50	720	124.0	84.38	720	172.0	86.50	720
10.700
10.733	135.5	102.0	722	148.9	107.0	722	143.6	85.25	722	158.0	92.25	722	154.9	68.38	722	168.1	77.63	722	123.3	85.75	722	172.1	88.13	722
10.767
10.800	135.5	103.4	724	148.8	107.8	724	143.1	86.88	724	157.9	92.63	724	154.8	68.75	724	167.8	77.88	724	123.0	86.88	724	173.6	91.13	724
10.833
10.867	135.5	104.4	726	148.8	108.1	726	143.1	87.25	726	157.9	92.75	726	154.4	69.25	726	167.3	78.25	726	123.5	85.50	726	175.1	96.13	726
10.900
10.933	135.5	104.9	728	149.0	109.0	728	143.3	87.25	728	157.9	92.75	728	153.9	69.88	728	167.0	78.75	728	124.8	84.00	728	175.1	99.75	728
10.967
11.000	135.5	105.6	730	149.4	109.6	730	143.5	88.00	730	157.8	93.38	730	153.9	70.50	730	167.0	78.75	730	125.9	82.25	730	175.1	101.5	730
11.033
11.067	135.5	106.4	732	149.5	110.5	732	143.8	89.00	732	157.8	93.88	732	153.9	70.88	732	167.0	79.38	732	127.6	82.50	732	175.4	103.8	732
11.100
11.133	136.0	107.8	734	149.9	111.1	734	143.9	89.50	734	157.8	95.00	734	153.9	71.13	734	167.0	80.25	734	127.6	82.13	734	175.4	105.0	734
11.167
11.200	136.4	109.3	736	150.4	112.8	736	144.1	90.25	736	157.8	95.88	736	153.8	71.75	736	166.9	80.88	736	128.9	80.25	736	175.3	107.0	736
11.233
11.267	136.3	110.5	738	150.8	113.8	738	144.0	90.88	738	157.8	96.50	738	153.8	73.00	738	166.9	81.13	738	130.5	78.25	738	174.9	108.8	738
11.300
11.333	136.1	110.9	740	150.8	113.6	740	144.1	90.63	740	157.5	97.63	740	153.9	73.63	740	166.3	81.50	740	131.4	76.25	740	174.6	110.5	740
11.367
11.400	136.1	110.3	742	150.8	113.6	742	144.1	90.63	742	157.1	98.13	742	153.5	73.63	742	166.3	81.50	742	132.0	75.13	742	174.4	111.3	742
11.433
11.467	136.1	109.9	744	150.3	113.1	744	144.1	90.50	744	157.1	97.63	744	153.5	72.88	744	166.3	81.13	744	132.0	75.13	744	174.3	110.6	744
11.500
11.533	136.0	109.4	746	150.1	112.5	746	144.0	90.13	746	157.3	97.38	746	153.5	72.63	746	166.3	80.88	746	131.1	75.00	746	174.3	109.3	746
11.567
11.600	136.0	108.1	748	150.1	112.3	748	144.1	88.75	748	157.3	97.00	748	153.5	72.75	748	166.3	80.63	748	129.3	76.63	748	174.5	107.9	748
11.633
11.667	136.0	107.5	750	150.3	111.8	750	144.3	88.38	750	157.6	96.50	750	153.1	73.00	750	166.9	79.88	750	126.8	78.38	750	174.9	106.8	750
11.700
11.733	136.3	106.6	752	150.3	111.4	752	144.5	88.00	752	157.9	96.00	752	153.4	72.88	752	167.0	79.50	752	125.1	80.50	752	175.1	105.8	752
11.767
11.800	136.6	106.0	754	150.3	111.4	754	144.6	87.75	754	158.1	96.00	754	153.6	72.75	754	167.0	79.50	754	125.0	82.13	754	176.0	104.5	754
11.833
11.867	136.8	106.0	756	150.4	111.6	756	144.6	88.00	756	158.4	95.75	756	153.8	73.38	756	167.3	79.50	756	124.9	83.88	756	177.4	102.3	756
11.900
11.933	136.8	106.0	758	150.5	112.0	758	144.8	88.88	758	158.4	95.63	758	153.8	73.75	758	167.8	79.88	758	125.1	86.00	758	177.9	99.00	758
11.967
12.000	137.0	106.0	760	150.5	112.3	760	144.8	89.25	760	158.6	95.63	760	153.8	73.88	760	167.8	79.88	760	125.3	87.50	760	177.3	93.00	760
12.033
12.067	137.0	106.3	762	150.6	112.4	762	144.8	89.25	762	158.6	95.63	762	153.8	73.38	762	167.5	80.00	762	125.1	89.88	762	176.8	90.75	762
12.100
12.133	137.0	106.6	764	150.6	112.3	764	144.6	89.25	764	158.8	95.25	764	153.8	73.00	764	167.5	80.00	764	125.0	90.63	764	175.3	89.63	764
12.167
12.200	137.0	106.6	766	150.6	112.3	766	144.6	89.25	766	158.8	95.25	766	153.9	72.25	766	167.4	80.25	766	125.0	90.63	766	176.1	90.75	766
12.233
12.267	137.0	106.8	768	150.6	112.0	768	144.6	89.25	768	159.0	95.13	768	153.9	71.88	768	167.4	79.63	768	124.9	91.50	768	178.3	93.50	768
12.300
12.333	137.3	106.6	770	151.1	111.9	770	144.6	89.25	770	159.5	94.88	770	154.1	71.50	770	167.4	79.50	770	125.6	92.63	770	179.3	96.13	770
12.367
12.400	137.9	106.8	772	151.5	111.9	772	145.0	89.13	772	159.6	95.00	772	154.3	71.50	772	167.8	79.00	772	127.1	90.88	772	179.3	98.38	772
12.433
12.467	138.0	107.0	774	152.3	111.9	774	145.1	89.13	774	159.6	95.50	774	154.8	71.75	774	167.6	79.75	774	127.6	86.75	774	178.9	101.5	774
12.500
12.533	138.1	107.4	776	152.5	111.9	776	145.8	88.75	776	159.9	96.63	776	155.3	72.00	776	168.3	81.00	776	129.6	81.88	776	176.6	104.3	776
12.567
12.600	138.1	108.1	778	152.5	111.9	778	146.0	89.13	778	159.9	97.25	778	155.8	72.75	778	168.1	81.88	778	132.0	78.63	778	176.6	106.0	778
12.633
12.667	138.1	108.6	780	152.5	112.0	780	146.3	89.38	780	159.9	98.00	780	155.9	73.50	780	168.1	82.50	780	135.1	76.50	780	176.4	108.6	780
12.700
12.733	138.1	109.4	782	152.5	112.1	782	146.3	89.38	782	159.5	98.25	782	155.8	73.88	782	168.6	82.50	782	137.6	74.50	782	175.8	109.4	782
12.767
12.800	138.1	109.5	784	152.4	112.3	784	146.3	89.38	784	159.5	98.25	784	155.8	73.88	784	168.6	82.50	784	137.6	73.63	784	175.8	109.5	784
12.833
12.867	138.1	109.5	786	152.4	112.6	786	146.3	89.38	786	159.5	98.25	786	155.8	73.88	786	168.6	82.50	786	137.6	73.63	786	175.8	109.6	786
12.900
12.933	138.4	110.3	788	152.4	113.0	788	146.4	89.38	788	159.5	98.25	788	156.0	74.50	788	169.1	82.25	788	138.5	73.63	788	175.8	111.0	788
12.967
13.000	139.0	110.3	790	152.5	113.6	790	146.8	89.63	790	160.4	98.75	790	156.4	75.13	790	169.5	82.50	790	138.5	74.38	790	175.8	111.0	790
13.033
13.067	139.6	110.1	792	153.1	114.9	792	147.0	90.50	792	160.9	99.63	792	156.5	75.75	792	170.0	82.88	792	136.4	75.38	792	175.6	112.5	792
13.100
13.133	139.6	110.6	794	153.4	115.9	794	147.1	91.50	794	160.5	100.5	794	156.5	76.13	794	170.3	83.25	794	133.3	76.63	794	175.6	114.3	794
13.167
13.200	139.8	111.0	796	153.4	116.3	796	147.0	92.63	796	160.6	101.0	796	156.5	77.25	796	170.1	83.63	796	131.6	79.50	796	174.9	115.6	796
13.233
13.267	139.8	110.9	798	152.8	116.4	798	146.9	92.75	798	160.1	101.5	798	155.9	77.63	798	169.8	83.75	798	129.5	83.25	798	175.1	115.1	798
13.300
13.333	139.1	110.9	800	152.3	116.5	800	146.5	92.88	800	160.0	101.4	800	155.5	78.00	800	169.5	84.00	800	128.5	86.75	800	176.8	112.3	800
