## Supplementary material for "Trunk muscle activity across various trunk–limb coordination patterns in centipede locomotion": Data S1: rubi-fast-#3-3-track.csv

#multi:
	mass A			mass B			mass C			mass D			mass E			mass F			mass G			mass H
t	x	y	frame	x	y	frame	x	y	frame	x	y	frame	x	y	frame	x	y	frame	x	y	frame	x	y	frame
0.000	552.5	26.75	400	553.5	13.13	400	534.4	26.38	400	535.5	11.38	400	516.6	24.38	400	517.5	9.875	400	534.9	44.63	400	540.1	-8.375	400
0.033
0.067	552.3	26.75	402	553.5	13.13	402	534.6	26.38	402	535.8	11.63	402	516.6	24.38	402	517.4	9.875	402	535.6	44.63	402	535.5	-8.125	402
0.100
0.133	552.3	26.75	404	553.8	12.88	404	534.6	26.13	404	535.4	11.63	404	516.6	24.38	404	517.4	9.875	404	536.9	44.38	404	531.9	-8.125	404
0.167
0.200	552.3	26.75	406	553.8	12.88	406	534.8	26.00	406	535.1	11.50	406	516.1	24.25	406	517.5	9.750	406	538.4	44.13	406	530.5	-7.875	406
0.233
0.267	552.6	26.63	408	553.5	12.75	408	534.9	26.13	408	535.1	11.50	408	515.6	24.25	408	517.9	9.750	408	540.5	44.00	408	531.3	-7.875	408
0.300
0.333	553.0	26.50	410	553.4	12.50	410	534.9	25.88	410	535.3	11.38	410	515.3	24.00	410	517.9	9.625	410	542.1	43.38	410	533.0	-7.875	410
0.367
0.400	553.0	26.13	412	553.4	12.50	412	534.8	26.00	412	535.3	11.38	412	514.9	24.00	412	517.9	9.625	412	542.1	43.38	412	535.9	-8.250	412
0.433
0.467	553.3	26.50	414	553.4	12.63	414	534.8	26.00	414	535.3	11.38	414	514.9	24.00	414	518.1	9.625	414	540.0	43.38	414	538.0	-8.750	414
0.500
0.533	553.6	26.50	416	553.1	12.50	416	534.5	26.13	416	535.4	11.38	416	515.1	24.25	416	518.1	9.625	416	534.1	43.13	416	540.9	-8.750	416
0.567
0.600	553.6	26.50	418	552.9	12.63	418	534.1	26.13	418	535.4	11.38	418	515.4	24.13	418	518.0	9.625	418	530.6	43.00	418	542.8	-8.750	418
0.633
0.667	554.0	26.50	420	552.6	12.63	420	533.6	26.13	420	535.9	11.50	420	515.9	23.88	420	517.8	9.500	420	526.4	42.38	420	544.6	-8.500	420
0.700
0.733	554.1	26.50	422	552.6	12.63	422	533.3	26.00	422	535.9	11.50	422	516.0	23.88	422	517.8	9.500	422	523.6	40.88	422	545.9	-7.875	422
0.767
0.800	554.6	25.88	424	552.6	12.63	424	533.3	26.00	424	535.9	11.50	424	516.4	23.88	424	517.4	9.375	424	522.6	40.13	424	547.1	-7.750	424
0.833
0.867	554.1	25.88	426	552.9	12.13	426	533.3	25.88	426	536.1	11.13	426	516.8	23.88	426	516.9	9.250	426	524.1	40.63	426	547.8	-7.625	426
0.900
0.933	554.3	25.38	428	553.0	11.88	428	533.8	25.75	428	536.1	11.13	428	516.8	23.88	428	516.6	9.375	428	527.1	41.38	428	548.9	-7.500	428
0.967
1.000	554.3	25.00	430	553.5	11.63	430	534.0	25.75	430	536.3	11.00	430	517.0	23.88	430	516.6	9.375	430	531.0	42.13	430	546.3	-7.875	430
1.033
1.067	554.4	25.13	432	553.9	11.63	432	534.8	25.63	432	536.6	10.88	432	517.8	24.00	432	517.4	9.375	432	535.4	43.00	432	544.5	-8.250	432
1.100
1.133	554.4	25.00	434	554.4	11.50	434	535.4	25.63	434	536.6	10.88	434	518.4	24.13	434	518.1	9.375	434	537.6	43.38	434	542.9	-9.250	434
1.167
1.200	554.9	25.00	436	555.0	11.50	436	536.6	25.63	436	537.0	10.88	436	519.0	24.25	436	518.8	9.625	436	540.1	43.38	436	538.8	-9.750	436
1.233
1.267	555.8	24.75	438	555.6	11.25	438	537.8	25.50	438	537.6	10.63	438	519.8	24.50	438	519.1	9.625	438	543.4	42.63	438	534.6	-9.750	438
1.300
1.333	556.3	24.38	440	556.3	11.00	440	538.6	25.00	440	538.1	10.38	440	520.9	24.38	440	519.9	9.750	440	546.6	42.25	440	531.6	-8.875	440
1.367
1.400	556.8	24.25	442	557.3	10.63	442	539.1	25.00	442	538.1	10.38	442	521.6	24.25	442	521.0	9.750	442	546.3	42.00	442	530.1	-8.125	442
1.433
1.467	557.4	23.88	444	557.6	10.38	444	539.1	25.00	444	538.5	10.25	444	521.6	24.25	444	521.6	9.625	444	543.5	42.50	444	530.6	-8.000	444
1.500
1.533	558.5	23.38	446	557.9	9.875	446	539.6	24.38	446	539.3	9.750	446	522.1	23.88	446	522.1	9.250	446	540.3	42.25	446	532.5	-8.250	446
1.567
1.600	559.0	23.13	448	558.4	8.750	448	540.0	23.88	448	540.1	9.250	448	522.6	23.63	448	522.8	9.125	448	535.5	40.75	448	535.9	-10.25	448
1.633
1.667	559.6	22.75	450	558.5	8.750	450	540.0	23.50	450	541.1	8.875	450	523.1	23.25	450	523.3	8.875	450	532.0	38.00	450	542.3	-12.25	450
1.700
1.733	560.1	22.38	452	558.5	8.875	452	540.0	23.38	452	541.1	8.500	452	523.5	22.63	452	523.6	8.625	452	529.8	36.50	452	544.3	-11.38	452
1.767
1.800	560.3	22.13	454	558.4	8.625	454	539.6	23.13	454	541.1	8.500	454	523.4	22.50	454	523.4	8.125	454	528.4	35.88	454	546.5	-11.38	454
1.833
1.867	560.4	22.00	456	558.3	8.375	456	539.4	22.88	456	541.3	8.125	456	523.4	22.50	456	522.8	7.875	456	526.5	35.13	456	549.3	-11.25	456
1.900
1.933	560.9	22.38	458	558.3	8.375	458	539.4	22.88	458	541.3	8.125	458	523.1	22.38	458	522.5	7.875	458	526.6	35.25	458	550.6	-10.63	458
1.967
2.000	560.8	22.38	460	558.3	8.375	460	539.4	22.88	460	541.3	8.125	460	523.1	22.38	460	522.5	7.875	460	529.6	37.38	460	551.5	-10.50	460
2.033
2.067	560.1	22.38	462	558.3	8.375	462	539.8	22.88	462	541.3	8.125	462	523.1	22.38	462	522.3	7.875	462	535.1	39.75	462	551.5	-10.25	462
2.100
2.133	559.6	22.38	464	558.3	8.375	464	540.4	22.88	464	541.4	8.250	464	523.1	22.38	464	521.5	7.875	464	539.9	40.88	464	551.5	-10.38	464
2.167
2.200	559.1	22.50	466	558.3	8.500	466	540.6	22.88	466	541.0	8.250	466	522.8	22.38	466	521.8	7.875	466	542.4	41.63	466	550.6	-11.00	466
2.233
2.267	558.6	22.50	468	558.4	8.500	468	540.6	22.88	468	541.0	8.250	468	522.6	22.50	468	521.8	7.875	468	544.1	41.50	468	548.3	-11.63	468
2.300
2.333	558.6	22.50	470	558.4	8.500	470	540.9	22.88	470	541.0	8.250	470	522.1	22.63	470	522.1	7.875	470	545.8	41.38	470	543.1	-12.25	470
2.367
2.400	558.8	22.50	472	558.9	8.750	472	541.5	23.13	472	540.8	8.375	472	521.8	22.63	472	522.4	8.125	472	547.9	40.88	472	538.1	-12.00	472
2.433
2.467	559.4	22.63	474	558.9	8.500	474	541.6	23.25	474	540.5	8.500	474	521.8	22.63	474	522.8	8.250	474	549.9	40.63	474	533.6	-11.38	474
2.500
2.533	559.8	22.75	476	558.8	8.625	476	541.6	23.25	476	540.3	8.625	476	521.8	22.63	476	522.9	8.250	476	551.4	40.00	476	532.0	-10.75	476
2.567
2.600	559.6	22.75	478	558.8	8.625	478	541.6	23.25	478	540.3	8.625	478	521.8	22.63	478	522.9	8.250	478	552.8	39.00	478	532.1	-10.75	478
2.633
2.667	559.6	22.75	480	558.8	8.625	480	541.6	23.25	480	540.0	8.375	480	522.5	22.63	480	522.9	8.250	480	551.3	39.75	480	535.6	-12.38	480
2.700
2.733	559.6	22.38	482	558.0	8.500	482	541.4	23.13	482	540.5	8.000	482	522.8	22.63	482	523.3	8.125	482	547.0	39.75	482	539.9	-13.13	482
2.767
2.800	559.9	22.38	484	557.8	8.500	484	541.4	23.13	484	540.8	8.125	484	522.5	22.75	484	523.3	8.125	484	543.1	40.38	484	543.9	-13.00	484
2.833
2.867	560.1	22.38	486	557.8	8.500	486	541.1	23.13	486	541.1	8.125	486	522.5	22.75	486	523.0	8.125	486	539.4	40.50	486	546.1	-12.25	486
2.900
2.933	560.1	22.38	488	557.8	8.500	488	540.0	22.88	488	540.8	8.375	488	522.6	22.88	488	522.8	8.000	488	534.5	39.63	488	548.8	-11.00	488
2.967
3.000	560.1	22.38	490	557.8	8.500	490	539.5	23.00	490	540.8	8.375	490	522.6	22.88	490	522.8	8.000	490	529.8	37.75	490	550.1	-9.875	490
3.033
3.067	559.9	22.50	492	557.8	8.500	492	539.3	23.00	492	540.8	8.375	492	522.6	22.88	492	522.1	7.875	492	527.3	36.38	492	551.1	-9.625	492
3.100
3.133	559.9	22.63	494	557.8	8.500	494	539.3	23.00	494	540.8	8.375	494	522.9	22.75	494	521.9	7.875	494	526.6	36.13	494	552.5	-9.250	494
3.167
3.200	559.9	22.63	496	557.8	8.500	496	539.3	23.00	496	541.3	8.250	496	523.0	22.63	496	521.8	7.750	496	531.1	38.25	496	554.1	-9.125	496
3.233
3.267	559.5	22.63	498	557.9	8.750	498	539.6	23.13	498	541.3	8.500	498	523.1	22.88	498	521.6	7.625	498	534.5	40.00	498	554.5	-9.250	498
3.300
3.333	558.8	23.00	500	558.5	9.000	500	539.9	23.25	500	541.3	8.500	500	523.1	22.88	500	521.6	7.625	500	535.0	40.50	500	551.1	-10.50	500
3.367
3.400	558.3	23.25	502	558.5	9.625	502	540.1	23.38	502	541.3	8.500	502	523.1	22.88	502	521.8	8.250	502	540.6	41.50	502	545.6	-11.63	502
3.433
3.467	558.0	23.50	504	558.5	10.00	504	540.8	24.13	504	541.1	8.875	504	522.8	23.25	504	521.9	8.625	504	543.8	41.38	504	539.3	-11.50	504
3.500
3.533	558.0	23.50	506	558.5	10.00	506	540.5	24.13	506	540.6	9.000	506	522.3	23.38	506	522.1	8.750	506	545.1	41.25	506	535.8	-10.75	506
3.567
3.600	558.0	23.50	508	558.5	10.00	508	540.5	24.13	508	540.4	8.875	508	521.9	23.13	508	522.1	8.750	508	546.4	41.25	508	533.0	-10.25	508
3.633
3.667	558.1	23.50	510	558.5	10.00	510	540.5	23.75	510	540.1	8.875	510	521.3	23.13	510	522.1	8.750	510	547.6	41.25	510	532.3	-10.00	510
3.700
3.733	558.5	23.38	512	558.6	9.375	512	540.5	23.50	512	540.0	8.875	512	520.9	23.00	512	522.4	8.500	512	549.8	40.50	512	532.3	-10.00	512
3.767
3.800	559.0	23.00	514	558.3	9.000	514	540.5	23.25	514	540.0	8.875	514	520.9	23.00	514	522.8	8.250	514	549.9	40.25	514	537.0	-10.75	514
3.833
3.867	559.0	23.00	516	557.9	9.000	516	540.5	23.25	516	540.3	8.500	516	520.9	23.00	516	523.0	7.875	516	547.0	40.75	516	539.9	-11.75	516
3.900
3.933	559.0	23.00	518	557.6	9.000	518	540.1	23.38	518	540.4	8.500	518	520.8	22.88	518	523.0	7.875	518	542.6	41.00	518	543.3	-11.75	518
3.967
4.000	559.0	23.00	520	557.5	9.000	520	539.8	23.25	520	540.5	8.625	520	520.8	22.88	520	522.8	7.875	520	534.4	40.13	520	546.4	-10.75	520
4.033
4.067	559.1	23.00	522	557.4	9.125	522	539.4	23.25	522	540.8	8.625	522	521.1	22.75	522	522.4	8.000	522	527.8	36.75	522	548.5	-10.50	522
4.100
4.133	559.5	23.13	524	557.3	9.125	524	539.4	23.25	524	541.0	8.875	524	521.6	22.75	524	522.4	8.000	524	524.1	32.50	524	550.6	-9.875	524
4.167
4.200	559.8	23.13	526	557.0	9.375	526	539.4	23.25	526	541.0	8.875	526	521.9	22.75	526	522.0	8.000	526	523.6	31.88	526	551.4	-9.750	526
4.233
4.267	559.8	23.13	528	557.4	9.125	528	539.3	23.25	528	541.3	8.625	528	521.9	22.75	528	521.6	7.875	528	527.1	35.75	528	550.9	-9.875	528
4.300
4.333	559.3	22.75	530	557.6	9.000	530	539.3	23.13	530	541.4	8.375	530	522.3	22.50	530	521.4	7.875	530	532.0	38.88	530	551.6	-9.625	530
4.367
4.400	558.6	22.63	532	557.9	8.500	532	539.4	22.63	532	541.4	8.250	532	522.5	22.38	532	521.4	7.875	532	536.6	40.13	532	552.1	-9.250	532
4.433
4.467	558.1	22.38	534	558.0	8.500	534	539.8	22.63	534	541.0	8.125	534	522.5	22.38	534	521.4	7.875	534	539.4	40.63	534	549.0	-10.88	534
4.500
4.533	558.1	22.50	536	558.0	8.500	536	540.0	23.00	536	540.9	8.125	536	522.6	22.50	536	521.4	7.875	536	542.3	40.88	536	545.3	-12.25	536
4.567
4.600	557.5	22.88	538	558.4	8.750	538	540.1	23.00	538	540.6	8.375	538	522.6	22.50	538	521.8	8.125	538	543.8	41.13	538	539.4	-12.25	538
4.633
4.667	557.5	22.88	540	558.4	9.000	540	540.1	23.38	540	540.1	8.875	540	522.4	22.75	540	522.0	8.125	540	545.1	41.63	540	536.6	-11.38	540
4.700
4.733	557.5	23.13	542	558.4	9.250	542	540.3	23.63	542	539.9	8.875	542	522.0	22.75	542	522.4	8.250	542	545.8	41.75	542	533.3	-10.75	542
4.767
4.800	557.8	23.25	544	558.4	9.250	544	540.5	23.75	544	539.9	8.875	544	522.0	22.75	544	522.4	8.250	544	546.6	41.75	544	531.8	-10.13	544
4.833
4.867	557.9	23.25	546	558.4	9.250	546	540.5	23.75	546	539.6	8.875	546	521.5	22.75	546	522.4	8.125	546	547.4	41.75	546	531.6	-9.750	546
4.900
4.933	558.4	23.13	548	558.4	9.250	548	540.5	23.75	548	539.6	8.875	548	520.8	22.75	548	522.4	8.125	548	549.3	41.25	548	534.9	-10.75	548
4.967
5.000	558.8	23.00	550	558.4	9.250	550	540.5	23.75	550	539.6	8.875	550	520.4	22.75	550	522.6	8.125	550	549.4	41.25	550	539.3	-11.63	550
5.033
5.067	559.3	23.25	552	558.4	9.250	552	540.5	23.75	552	540.0	8.875	552	520.4	22.75	552	522.6	8.125	552	546.6	41.50	552	542.8	-12.13	552
5.100
5.133	559.3	23.25	554	557.6	9.250	554	540.1	23.63	554	540.3	8.875	554	520.4	22.75	554	522.6	8.250	554	542.1	41.50	554	545.5	-12.25	554
5.167
5.200	559.5	23.25	556	557.3	9.375	556	539.4	23.63	556	540.5	8.875	556	520.9	22.75	556	522.6	8.250	556	530.5	38.63	556	548.1	-11.13	556
5.233
5.267	559.5	23.25	558	556.9	9.500	558	538.8	23.63	558	540.8	8.875	558	521.4	22.75	558	522.5	8.125	558	525.8	35.25	558	549.3	-10.75	558
5.300
5.333	559.5	23.25	560	556.9	9.500	560	538.4	23.75	560	540.8	8.875	560	521.6	22.75	560	522.3	8.000	560	524.4	33.00	560	550.3	-10.00	560
5.367
5.400	559.5	23.25	562	556.9	9.500	562	538.3	23.50	562	541.0	8.750	562	521.6	22.75	562	522.0	7.750	562	524.1	32.63	562	551.1	-9.750	562
5.433
5.467	559.5	23.25	564	557.5	9.250	564	538.3	23.50	564	541.0	8.750	564	521.6	22.63	564	521.9	7.625	564	527.1	35.63	564	552.3	-9.625	564
5.500
5.533	558.9	23.13	566	557.6	9.000	566	538.5	23.50	566	541.0	8.750	566	521.8	22.50	566	521.5	7.500	566	530.5	38.75	566	553.4	-9.500	566
5.567
5.600	558.9	23.13	568	557.8	9.250	568	538.8	23.50	568	540.8	8.750	568	521.9	22.38	568	521.5	7.500	568	535.4	41.75	568	552.0	-9.500	568
5.633
5.667	558.6	22.88	570	557.9	9.250	570	539.5	23.63	570	540.5	8.750	570	522.1	22.63	570	521.5	7.500	570	539.0	41.75	570	547.9	-9.500	570
5.700
5.733	558.0	23.25	572	558.4	9.250	572	540.0	23.75	572	540.5	8.750	572	522.5	22.63	572	521.8	7.875	572	540.5	42.25	572	542.6	-10.50	572
5.767
5.800	557.9	23.38	574	558.4	9.250	574	540.4	23.88	574	540.5	8.750	574	522.5	22.63	574	521.9	8.125	574	541.8	42.38	574	537.6	-10.63	574
5.833
5.867	557.9	23.38	576	558.5	9.500	576	540.4	23.88	576	540.3	9.000	576	522.3	22.63	576	522.0	8.375	576	543.1	42.50	576	534.5	-10.25	576
5.900
5.933	557.9	23.00	578	558.5	9.500	578	540.4	23.88	578	539.8	8.875	578	522.0	22.50	578	522.0	8.375	578	544.5	42.13	578	530.9	-9.625	578
5.967
6.000	558.0	22.63	580	558.4	9.000	580	540.3	23.63	580	539.4	8.625	580	521.6	22.50	580	522.1	8.250	580	546.0	41.75	580	530.3	-9.625	580
6.033
6.067	558.5	22.25	582	558.3	8.500	582	540.3	23.38	582	539.4	8.625	582	521.3	22.63	582	522.3	8.125	582	547.9	41.00	582	531.9	-9.875	582
6.100
6.133	558.8	22.38	584	558.3	8.625	584	540.3	23.38	584	539.4	8.625	584	520.6	22.50	584	522.3	8.125	584	549.9	40.38	584	535.3	-10.88	584
6.167
6.200	558.8	22.38	586	558.1	8.750	586	540.1	23.00	586	539.8	8.375	586	520.4	22.50	586	522.3	8.125	586	549.1	40.63	586	539.0	-12.38	586
6.233
6.267	558.9	22.63	588	557.8	8.750	588	539.8	23.00	588	539.9	8.500	588	520.3	22.50	588	522.3	8.125	588	546.1	40.75	588	543.1	-12.50	588
6.300
6.333	558.9	22.63	590	557.4	8.750	590	539.8	23.00	590	540.1	8.500	590	520.3	22.50	590	522.1	8.000	590	541.1	41.00	590	546.3	-11.63	590
6.367
6.400	559.5	22.63	592	557.3	8.750	592	539.1	23.00	592	540.1	8.500	592	520.8	22.50	592	521.9	7.625	592	535.0	40.50	592	548.4	-10.25	592
6.433
6.467	559.5	22.63	594	557.3	8.750	594	538.9	23.00	594	540.4	8.500	594	521.0	22.50	594	521.6	7.625	594	531.5	39.50	594	549.9	-9.625	594
6.500
6.533	559.8	22.38	596	557.4	8.500	596	538.4	23.00	596	540.4	8.500	596	521.3	22.25	596	521.6	7.625	596	528.3	38.38	596	549.9	-9.625	596
6.567
6.600	559.4	22.38	598	557.4	8.500	598	538.0	23.00	598	540.4	8.375	598	521.6	22.25	598	521.6	7.625	598	527.0	37.63	598	549.9	-9.625	598
6.633
6.667	559.0	22.50	600	557.4	8.500	600	538.0	23.00	600	540.5	8.125	600	521.8	22.25	600	521.6	7.625	600	529.8	38.88	600	551.3	-9.500	600
6.700
6.733	558.6	22.75	602	557.5	8.500	602	538.0	23.00	602	540.5	8.250	602	521.8	22.25	602	521.4	7.375	602	536.1	40.38	602	552.8	-9.750	602
6.767
6.800	558.6	22.75	604	557.5	8.500	604	538.1	23.00	604	540.5	8.250	604	522.0	22.38	604	521.5	7.375	604	539.8	40.88	604	552.3	-10.00	604
6.833
6.867	558.3	22.75	606	557.8	8.500	606	539.3	23.13	606	540.1	8.250	606	522.0	22.38	606	521.4	7.750	606	541.1	41.00	606	549.3	-11.13	606
6.900
6.933	558.1	23.00	608	557.8	8.500	608	539.6	23.00	608	540.0	8.250	608	522.0	22.38	608	521.6	7.750	608	543.1	41.00	608	543.5	-12.38	608
6.967
7.000	557.6	23.13	610	558.3	9.125	610	539.8	23.38	610	540.0	8.250	610	521.8	22.50	610	521.9	8.125	610	543.4	42.13	610	538.9	-12.25	610
7.033
7.067	557.4	23.63	612	558.3	9.500	612	539.8	23.38	612	540.0	8.250	612	521.4	22.50	612	522.1	8.125	612	544.8	42.13	612	535.6	-11.63	612
7.100
7.133	557.4	23.63	614	558.5	9.250	614	540.0	23.63	614	539.8	8.375	614	521.1	22.50	614	522.4	8.250	614	545.8	42.00	614	533.4	-10.75	614
7.167
7.200	558.0	23.38	616	558.4	9.125	616	540.0	23.63	616	539.6	8.500	616	520.6	22.50	616	522.4	8.250	616	547.1	41.88	616	533.1	-10.63	616
7.233
7.267	558.5	23.13	618	558.0	9.000	618	540.0	23.63	618	539.6	8.500	618	520.3	22.50	618	522.4	8.250	618	548.6	41.38	618	535.9	-11.38	618
7.300
7.333	558.4	23.13	620	557.6	9.000	620	539.6	23.63	620	539.9	8.375	620	519.9	22.63	620	522.4	8.250	620	549.0	41.38	620	538.5	-11.25	620
7.367
7.400	558.8	23.00	622	557.3	9.000	622	539.6	23.63	622	539.9	8.375	622	519.9	22.38	622	522.4	8.250	622	545.6	42.00	622	542.8	-11.25	622
7.433
7.467	559.1	22.88	624	557.0	9.000	624	539.6	23.63	624	540.1	8.500	624	520.1	22.38	624	522.6	8.000	624	541.1	41.38	624	544.6	-10.75	624
7.500
7.533	559.1	22.88	626	557.0	9.000	626	539.4	23.50	626	540.3	8.500	626	520.3	22.38	626	522.3	7.750	626	535.5	40.75	626	546.5	-11.00	626
7.567
7.600	559.3	23.13	628	556.8	9.000	628	538.4	23.63	628	540.3	8.625	628	520.5	22.38	628	522.1	7.750	628	530.9	40.00	628	548.5	-10.88	628
7.633
7.667	559.3	23.13	630	556.8	9.000	630	538.0	23.63	630	540.3	8.625	630	520.9	22.38	630	521.9	7.750	630	525.5	37.13	630	549.6	-10.38	630
7.700
7.733	559.3	23.13	632	556.9	9.000	632	538.0	23.63	632	540.5	8.625	632	521.3	22.25	632	521.9	7.750	632	524.0	35.63	632	550.6	-10.13	632
7.767
7.800	559.3	23.13	634	557.3	9.000	634	538.0	23.63	634	540.5	8.625	634	521.5	22.25	634	521.3	7.375	634	526.1	37.00	634	551.9	-9.875	634
7.833
7.867	559.0	23.00	636	557.3	9.000	636	538.4	23.50	636	540.5	8.625	636	521.5	22.25	636	521.1	7.500	636	530.6	39.50	636	552.1	-9.875	636
7.900
7.933	558.8	23.00	638	557.3	9.000	638	538.8	23.38	638	540.5	8.625	638	522.0	22.50	638	521.1	7.500	638	535.3	40.88	638	552.1	-9.750	638
7.967
8.000	558.1	23.00	640	557.4	9.125	640	539.3	23.25	640	540.4	8.625	640	522.3	22.50	640	521.1	7.500	640	539.6	41.50	640	550.5	-10.13	640
8.033
8.067	557.8	23.00	642	557.4	9.125	642	539.8	23.25	642	540.4	8.625	642	522.3	22.50	642	521.6	8.000	642	541.1	41.63	642	547.0	-10.88	642
8.100
8.133	557.8	23.00	644	557.6	9.500	644	539.4	23.88	644	540.4	8.625	644	521.8	22.88	644	521.9	8.250	644	542.6	42.00	644	541.3	-11.75	644
8.167
8.200	557.8	23.50	646	557.6	9.625	646	539.4	23.88	646	540.1	8.625	646	521.4	22.88	646	522.0	8.625	646	544.0	42.25	646	536.5	-11.38	646
8.233
8.267	557.8	23.50	648	557.6	9.625	648	539.6	23.88	648	539.6	8.875	648	521.0	22.88	648	522.0	8.750	648	545.5	42.50	648	533.3	-10.50	648
8.300
8.333	557.8	23.50	650	557.5	9.625	650	540.1	23.75	650	539.4	9.125	650	520.4	22.88	650	522.0	8.750	650	547.3	41.88	650	531.9	-10.25	650
8.367
8.400	558.3	23.38	652	557.5	9.625	652	540.5	23.63	652	539.4	9.125	652	520.3	22.88	652	522.0	8.750	652	548.6	41.00	652	532.3	-10.38	652
8.433
8.467	558.5	23.00	654	557.5	9.625	654	540.6	23.63	654	539.4	8.875	654	520.3	22.88	654	521.9	8.250	654	550.5	40.50	654	534.5	-10.88	654
8.500
8.533	558.8	22.63	656	557.1	8.875	656	540.6	23.63	656	539.8	8.625	656	520.3	22.88	656	521.9	8.000	656	548.4	41.00	656	539.6	-12.00	656
8.567
8.600	558.9	22.75	658	556.8	9.000	658	540.6	23.63	658	539.9	8.375	658	520.3	22.88	658	521.9	8.000	658	543.0	40.50	658	541.9	-12.13	658
8.633
8.667	559.0	22.38	660	556.8	9.000	660	539.4	23.25	660	539.9	8.375	660	520.6	22.25	660	521.9	7.750	660	537.4	40.50	660	545.0	-11.50	660
8.700
8.733	559.0	22.38	662	556.5	8.750	662	538.4	22.88	662	540.0	8.250	662	521.3	22.25	662	521.3	7.750	662	531.3	38.75	662	546.9	-11.25	662
8.767
8.800	559.3	22.63	664	556.5	8.750	664	538.4	23.13	664	540.4	8.375	664	521.3	22.25	664	521.3	7.750	664	525.8	34.63	664	548.9	-10.50	664
8.833
8.867	559.6	22.63	666	556.5	8.875	666	538.4	23.13	666	540.4	8.375	666	521.6	22.38	666	521.3	7.750	666	524.5	33.38	666	550.1	-9.750	666
8.900
8.933	559.4	22.38	668	556.5	8.875	668	538.4	23.13	668	540.4	8.375	668	522.0	22.25	668	521.3	7.750	668	526.1	34.38	668	551.4	-9.125	668
8.967
9.000	558.8	22.25	670	556.9	8.500	670	538.6	22.88	670	540.4	8.250	670	522.0	22.25	670	520.8	7.500	670	530.6	38.13	670	551.1	-9.000	670
9.033
9.067	558.8	22.25	672	557.3	8.500	672	539.3	22.88	672	540.4	8.125	672	522.1	22.25	672	520.8	7.750	672	536.8	40.63	672	550.8	-9.500	672
9.100
9.133	558.4	22.25	674	557.3	8.500	674	539.5	22.88	674	540.4	8.125	674	522.1	22.25	674	521.3	7.500	674	540.0	41.63	674	548.5	-10.75	674
9.167
9.200	557.8	22.38	676	557.5	8.750	676	540.3	22.88	676	540.0	8.375	676	522.1	22.25	676	521.5	7.625	676	542.5	42.13	676	543.0	-12.00	676
9.233
9.267	557.8	22.50	678	557.9	9.000	678	540.3	23.13	678	539.8	8.500	678	521.6	22.38	678	521.9	7.875	678	544.5	41.88	678	538.5	-12.50	678
9.300
9.333	557.5	22.63	680	557.9	9.000	680	540.3	23.13	680	539.6	8.500	680	521.3	22.75	680	521.8	7.875	680	545.3	41.63	680	534.9	-11.38	680
9.367
9.400	557.5	22.63	682	557.9	9.000	682	540.3	23.13	682	539.6	8.625	682	520.8	22.50	682	521.8	7.875	682	546.5	41.38	682	531.4	-9.875	682
9.433
9.467	557.5	22.63	684	557.9	9.000	684	540.3	23.13	684	539.3	8.500	684	520.1	22.50	684	521.8	7.875	684	548.3	40.38	684	531.0	-9.875	684
9.500
9.533	557.6	22.25	686	557.6	8.625	686	540.3	23.13	686	539.0	8.375	686	519.8	22.50	686	521.8	7.875	686	549.1	40.00	686	533.8	-10.50	686
9.567
9.600	558.0	22.25	688	557.1	8.375	688	540.3	23.13	688	539.0	8.375	688	519.6	22.50	688	521.8	7.875	688	549.9	38.75	688	536.6	-12.25	688
9.633
9.667	558.6	22.00	690	557.1	8.375	690	539.9	22.88	690	539.6	8.125	690	519.6	22.50	690	522.0	7.875	690	548.0	39.00	690	539.6	-11.38	690
9.700
9.733	558.6	21.88	692	557.0	8.375	692	539.6	23.00	692	540.0	8.000	692	519.6	22.50	692	521.8	7.875	692	543.4	39.38	692	543.3	-11.25	692
9.767
9.800	558.6	21.88	694	556.9	8.375	694	539.1	22.88	694	540.0	7.875	694	520.4	22.50	694	521.8	7.875	694	539.0	39.75	694	545.0	-10.88	694
9.833
9.867	558.9	21.88	696	556.6	8.375	696	538.5	22.75	696	540.1	7.875	696	520.8	22.50	696	521.4	7.625	696	534.9	39.75	696	547.5	-10.25	696
9.900
9.933	558.9	21.75	698	556.6	8.375	698	538.1	22.75	698	540.3	7.875	698	521.3	22.25	698	521.0	7.625	698	531.1	38.88	698	548.6	-10.00	698
9.967
10.000	559.0	21.50	700	556.6	8.375	700	538.1	22.75	700	540.3	7.875	700	521.3	22.25	700	520.6	7.250	700	530.0	38.88	700	549.1	-10.38	700
10.033
10.067	559.0	21.50	702	556.5	8.250	702	538.1	22.75	702	540.5	7.500	702	521.6	21.88	702	520.6	7.250	702	528.8	38.50	702	549.8	-10.38	702
10.100
10.133	559.0	21.50	704	556.4	8.000	704	538.3	22.50	704	540.4	7.875	704	521.9	22.00	704	520.6	7.250	704	531.6	39.25	704	550.3	-10.00	704
10.167
10.200	558.8	21.50	706	556.9	7.750	706	538.5	22.38	706	540.0	7.875	706	521.9	22.00	706	520.6	7.250	706	537.4	40.13	706	550.3	-10.00	706
10.233
10.267	558.3	21.63	708	557.1	8.000	708	539.0	22.13	708	540.0	7.750	708	521.9	22.00	708	520.6	7.250	708	539.5	40.13	708	548.0	-11.50	708
10.300
10.333	557.8	21.63	710	557.4	7.875	710	539.3	22.25	710	540.0	7.750	710	522.3	22.38	710	521.1	7.250	710	541.0	40.25	710	543.8	-12.38	710
10.367
10.400	557.5	21.63	712	557.4	7.875	712	539.3	22.25	712	539.8	7.875	712	522.3	22.38	712	521.6	7.875	712	543.1	40.63	712	538.6	-12.38	712
10.433
10.467	557.5	21.63	714	557.4	8.125	714	539.4	22.25	714	539.5	8.000	714	521.8	22.38	714	521.6	7.875	714	544.1	40.75	714	534.6	-11.75	714
10.500
10.533	557.5	21.63	716	557.6	8.125	716	539.6	22.38	716	539.4	8.000	716	521.8	22.38	716	521.6	7.875	716	545.3	40.50	716	532.5	-11.13	716
10.567
10.600	557.8	21.63	718	557.6	8.125	718	540.1	22.63	718	539.1	8.000	718	521.3	22.38	718	521.6	7.875	718	547.3	40.25	718	531.0	-10.38	718
10.633
10.667	558.3	21.63	720	557.5	8.000	720	540.1	22.38	720	539.1	8.000	720	520.6	22.38	720	521.6	7.875	720	549.4	40.00	720	531.0	-9.875	720
10.700
10.733	558.3	21.63	722	557.0	7.750	722	540.1	22.63	722	539.1	8.000	722	519.8	22.25	722	521.9	7.500	722	549.6	40.00	722	533.0	-10.38	722
10.767
10.800	558.3	21.63	724	556.9	7.750	724	540.1	22.63	724	539.1	8.000	724	519.8	22.25	724	522.0	7.375	724	546.1	40.00	724	538.8	-11.88	724
10.833
10.867	558.4	21.63	726	556.8	7.750	726	539.8	22.75	726	539.5	8.000	726	519.8	22.25	726	522.0	7.375	726	542.6	39.88	726	541.3	-12.00	726
10.900
10.933	558.8	21.75	728	556.8	7.750	728	539.1	22.75	728	539.8	8.000	728	520.0	22.13	728	522.0	7.375	728	536.5	39.75	728	543.8	-11.88	728
10.967
11.000	558.9	21.88	730	556.5	8.250	730	538.4	22.88	730	539.8	8.250	730	520.4	22.25	730	521.9	7.375	730	527.3	36.00	730	546.3	-11.63	730
11.033
11.067	558.9	21.88	732	556.1	8.500	732	537.5	22.88	732	539.8	8.250	732	520.8	22.25	732	521.6	7.375	732	526.0	34.00	732	547.6	-10.75	732
11.100
11.133	558.8	21.75	734	556.6	8.250	734	537.5	22.63	734	539.9	8.000	734	521.0	22.00	734	521.1	7.125	734	525.8	33.75	734	548.9	-10.00	734
11.167
11.200	558.8	21.75	736	556.6	7.875	736	537.5	22.38	736	540.1	7.750	736	521.4	21.88	736	520.4	7.000	736	526.1	34.00	736	548.9	-9.750	736
11.233
11.267	558.5	21.50	738	556.6	7.625	738	537.9	22.25	738	540.1	7.750	738	521.4	21.88	738	520.3	7.000	738	529.8	38.00	738	549.3	-9.750	738
11.300
11.333	558.1	21.63	740	557.0	7.375	740	538.1	22.50	740	540.1	7.750	740	521.8	21.88	740	520.3	7.000	740	534.8	41.00	740	549.9	-9.625	740
11.367
11.400	557.6	21.63	742	557.1	7.625	742	538.5	22.25	742	540.1	7.750	742	521.8	21.88	742	520.5	6.875	742	539.1	40.25	742	548.5	-11.25	742
11.433
11.467	557.3	21.63	744	557.6	7.625	744	538.9	22.13	744	540.1	7.750	744	521.8	21.88	744	520.5	6.875	744	541.5	40.25	744	544.8	-12.25	744
11.500
11.533	557.3	21.63	746	557.6	7.750	746	539.1	22.38	746	540.1	7.875	746	521.8	21.88	746	520.8	7.250	746	542.8	40.25	746	539.3	-12.88	746
11.567
11.600	557.3	21.63	748	557.6	7.750	748	539.3	22.38	748	539.9	7.875	748	521.6	21.88	748	521.1	7.375	748	543.8	40.25	748	536.4	-12.63	748
11.633
11.667	557.3	21.63	750	557.5	8.000	750	539.3	22.38	750	539.4	7.875	750	521.0	22.13	750	521.1	7.375	750	544.9	40.38	750	533.4	-12.25	750
11.700
11.733	557.3	21.63	752	557.5	8.000	752	539.3	22.38	752	539.1	8.000	752	520.5	22.38	752	521.1	7.375	752	546.4	40.25	752	531.0	-11.88	752
11.767
11.800	557.3	21.63	754	557.5	8.000	754	539.3	22.38	754	539.1	8.000	754	520.5	22.38	754	521.4	7.250	754	547.4	40.00	754	531.0	-11.88	754
11.833
11.867	557.4	21.88	756	557.4	8.000	756	539.3	22.38	756	539.1	8.000	756	520.3	22.38	756	521.4	7.250	756	549.0	40.00	756	533.3	-12.13	756
11.900
11.933	558.0	21.88	758	556.9	8.000	758	539.3	22.38	758	539.1	8.000	758	520.0	22.38	758	521.6	7.250	758	547.4	40.88	758	537.5	-12.13	758
11.967
12.000	558.3	22.00	760	556.4	8.000	760	539.3	22.38	760	539.4	8.125	760	520.0	22.38	760	521.6	7.250	760	543.3	40.00	760	541.8	-12.13	760
12.033
12.067	558.4	22.00	762	556.3	8.250	762	539.3	22.38	762	539.9	8.375	762	520.0	22.38	762	521.6	7.250	762	536.8	39.50	762	545.1	-11.75	762
12.100
12.133	558.4	22.00	764	556.0	8.500	764	538.8	22.50	764	539.9	8.125	764	520.0	22.38	764	521.5	7.250	764	530.4	37.75	764	547.1	-11.38	764
12.167
12.200	558.4	22.00	766	556.0	8.625	766	538.1	22.88	766	539.9	8.125	766	520.4	22.38	766	521.5	7.250	766	526.4	35.38	766	548.5	-10.75	766
12.233
12.267	558.3	22.25	768	556.0	8.875	768	537.5	22.88	768	539.9	8.125	768	521.1	22.38	768	521.1	7.125	768	523.9	32.75	768	549.5	-10.50	768
12.300
12.333	558.1	22.50	770	556.0	8.875	770	537.5	22.88	770	539.9	8.125	770	521.1	22.38	770	520.6	7.125	770	524.3	32.88	770	550.8	-10.50	770
12.367
12.400	558.1	22.50	772	556.3	8.875	772	537.9	22.63	772	539.9	8.250	772	521.1	22.38	772	520.3	7.125	772	528.0	36.00	772	551.9	-10.50	772
12.433
12.467	557.8	22.50	774	556.5	9.000	774	537.9	22.63	774	539.9	8.250	774	521.5	22.38	774	520.3	7.125	774	532.3	39.25	774	553.1	-10.50	774
12.500
12.533	557.6	22.88	776	557.0	9.125	776	538.0	22.88	776	539.9	8.250	776	521.5	22.38	776	520.3	7.125	776	537.1	41.00	776	528.9	-11.00	776
12.567
12.600	557.1	23.25	778	557.3	9.250	778	538.4	23.00	778	539.6	8.500	778	521.5	22.38	778	520.3	7.125	778	540.4	41.00	778	526.0	-11.25	778
12.633
12.667	556.6	23.75	780	557.4	9.500	780	538.6	23.25	780	539.5	8.750	780	521.4	22.75	780	520.5	7.500	780	542.3	41.13	780	523.9	-11.25	780
12.700
12.733	556.6	23.88	782	557.6	9.875	782	539.0	23.50	782	539.3	8.875	782	521.0	23.00	782	520.9	8.125	782	543.5	41.63	782	526.6	-11.50	782
12.767
12.800	556.6	23.88	784	557.6	9.875	784	539.1	23.63	784	538.9	8.875	784	520.8	23.25	784	521.5	8.625	784	544.4	41.63	784	529.1	-12.13	784
12.833
12.867	556.6	23.88	786	557.6	9.875	786	539.3	23.63	786	538.6	8.875	786	520.8	23.25	786	521.5	8.625	786	545.3	41.63	786	531.5	-12.13	786
12.900
12.933	556.6	23.88	788	557.5	9.875	788	539.6	23.63	788	538.6	9.000	788	520.5	23.25	788	521.5	8.625	788	546.1	41.63	788	532.3	-12.63	788
12.967
13.000	556.6	23.88	790	557.1	9.875	790	539.6	23.63	790	538.6	9.000	790	519.9	23.13	790	521.5	8.625	790	548.5	41.25	790	534.4	-12.13	790
13.033
13.067	557.0	23.88	792	556.6	9.875	792	539.6	23.63	792	539.4	9.125	792	519.3	23.25	792	521.5	8.625	792	548.6	41.38	792	535.4	-11.88	792
13.100
13.133	557.9	23.63	794	556.5	10.13	794	539.6	23.63	794	539.5	9.250	794	519.3	23.25	794	521.5	8.625	794	543.9	41.88	794	536.6	-11.50	794
13.167
13.200	557.8	23.88	796	556.5	10.13	796	539.0	23.88	796	539.6	9.250	796	519.3	23.25	796	521.5	8.625	796	538.4	41.50	796	537.9	-10.75	796
13.233
13.267	558.1	23.63	798	556.4	10.13	798	538.5	24.00	798	539.8	9.250	798	519.3	23.25	798	521.5	8.250	798	531.6	40.00	798	540.8	-9.750	798
13.300
13.333	558.1	23.63	800	556.4	10.13	800	537.6	23.75	800	539.6	9.125	800	519.8	23.13	800	521.3	8.250	800	526.6	37.00	800	543.8	-8.875	800
