## Supplementary material for "Trunk muscle activity across various trunk–limb coordination patterns in centipede locomotion": Data S1: rubi-slow-#1-1-track.csv

#multi:
	mass A			mass B			mass C			mass D			mass E			mass F			mass G			mass H
t	x	y	frame	x	y	frame	x	y	frame	x	y	frame	x	y	frame	x	y	frame	x	y	frame	x	y	frame
0.000	272.8	-180.3	1300	289.0	-176.3	1300	276.0	-200.3	1300	294.5	-197.5	1300	280.0	-216.8	1300	298.5	-215.8	1300	258.8	-204.0	1300	310.5	-190.0	1300
0.033
0.067	273.3	-179.8	1302	289.3	-175.5	1302	276.8	-200.5	1302	295.5	-197.0	1302	279.8	-217.0	1302	298.5	-215.8	1302	259.3	-206.3	1302	311.5	-189.8	1302
0.100
0.133	274.0	-179.5	1304	290.0	-175.3	1304	277.0	-200.5	1304	295.5	-196.5	1304	280.5	-217.3	1304	299.0	-215.5	1304	259.5	-209.3	1304	311.8	-189.3	1304
0.167
0.200	274.5	-179.3	1306	290.3	-175.3	1306	277.8	-201.0	1306	296.5	-196.0	1306	281.0	-217.3	1306	300.0	-215.3	1306	260.8	-211.3	1306	311.8	-186.3	1306
0.233
0.267	274.5	-178.8	1308	291.0	-175.5	1308	278.0	-200.5	1308	296.8	-196.0	1308	281.0	-217.5	1308	300.0	-215.3	1308	261.5	-210.5	1308	311.8	-186.3	1308
0.300
0.333	274.8	-178.3	1310	291.3	-175.0	1310	278.0	-200.3	1310	297.0	-196.0	1310	281.5	-218.3	1310	300.8	-214.8	1310	260.8	-209.0	1310	311.3	-186.0	1310
0.367
0.400	274.8	-178.3	1312	291.5	-175.0	1312	278.0	-199.5	1312	297.0	-196.0	1312	281.8	-218.3	1312	300.8	-214.3	1312	260.0	-204.5	1312	311.3	-185.8	1312
0.433
0.467	274.8	-178.0	1314	291.8	-175.5	1314	278.0	-199.5	1314	297.5	-197.0	1314	281.8	-218.8	1314	300.8	-214.3	1314	259.8	-201.3	1314	311.3	-185.8	1314
0.500
0.533	275.0	-177.5	1316	292.5	-175.5	1316	278.3	-198.5	1316	297.5	-197.0	1316	281.8	-218.8	1316	300.8	-214.3	1316	261.3	-199.5	1316	311.5	-185.8	1316
0.567
0.600	275.0	-177.0	1318	292.5	-174.8	1318	278.3	-198.3	1318	297.5	-197.0	1318	281.8	-218.8	1318	301.0	-214.3	1318	260.0	-196.0	1318	311.5	-186.0	1318
0.633
0.667	275.5	-176.5	1320	292.8	-174.5	1320	278.3	-198.0	1320	298.3	-196.5	1320	281.8	-218.8	1320	301.3	-214.3	1320	260.0	-194.0	1320	311.5	-186.0	1320
0.700
0.733	275.5	-176.0	1322	292.5	-173.5	1322	278.3	-198.0	1322	297.8	-195.3	1322	281.8	-219.5	1322	301.8	-214.0	1322	259.8	-193.5	1322	311.5	-184.3	1322
0.767
0.800	276.3	-175.8	1324	292.5	-174.0	1324	278.3	-197.5	1324	297.8	-195.3	1324	281.8	-219.5	1324	302.0	-213.8	1324	260.5	-192.5	1324	311.0	-183.8	1324
0.833
0.867	276.5	-175.5	1326	292.8	-173.8	1326	278.3	-197.5	1326	297.8	-195.3	1326	281.8	-219.5	1326	302.0	-213.8	1326	260.8	-191.5	1326	311.0	-183.8	1326
0.900
0.933	276.8	-175.3	1328	292.8	-173.8	1328	278.3	-197.5	1328	297.8	-195.3	1328	281.3	-218.8	1328	302.0	-213.8	1328	260.8	-191.0	1328	311.0	-183.8	1328
0.967
1.000	276.8	-175.3	1330	292.8	-173.8	1330	278.3	-197.5	1330	297.8	-195.3	1330	281.3	-218.5	1330	302.0	-213.8	1330	261.5	-190.0	1330	311.0	-183.8	1330
1.033
1.067	277.0	-175.0	1332	293.3	-173.0	1332	278.3	-197.5	1332	297.8	-195.3	1332	281.3	-218.3	1332	302.0	-213.8	1332	261.5	-189.8	1332	311.0	-184.0	1332
1.100
1.133	277.0	-175.0	1334	293.3	-173.3	1334	278.3	-196.8	1334	297.8	-195.3	1334	281.3	-218.0	1334	302.0	-213.8	1334	261.5	-188.8	1334	311.0	-184.0	1334
1.167
1.200	277.3	-174.8	1336	293.8	-173.3	1336	278.3	-196.8	1336	297.8	-195.3	1336	281.3	-218.0	1336	302.0	-213.8	1336	261.8	-188.3	1336	311.5	-184.0	1336
1.233
1.267	278.3	-174.5	1338	294.5	-173.3	1338	278.3	-196.3	1338	297.8	-195.3	1338	281.3	-217.8	1338	301.8	-214.3	1338	262.5	-187.3	1338	311.5	-184.5	1338
1.300
1.333	278.5	-174.3	1340	294.5	-173.8	1340	278.5	-195.5	1340	297.8	-195.5	1340	281.3	-217.0	1340	301.8	-214.3	1340	262.8	-186.3	1340	312.8	-186.3	1340
1.367
1.400	279.0	-174.3	1342	295.5	-173.5	1342	279.0	-195.3	1342	297.8	-195.5	1342	281.3	-216.8	1342	301.8	-214.3	1342	263.0	-186.0	1342	312.8	-186.5	1342
1.433
1.467	279.8	-174.5	1344	295.5	-173.3	1344	279.0	-194.8	1344	298.5	-196.0	1344	281.3	-216.5	1344	301.8	-214.3	1344	263.0	-185.8	1344	314.0	-189.0	1344
1.500
1.533	280.3	-174.8	1346	296.8	-174.0	1346	279.0	-194.8	1346	298.3	-195.8	1346	281.3	-216.5	1346	301.8	-214.3	1346	263.0	-185.8	1346	314.8	-191.3	1346
1.567
1.600	281.0	-175.0	1348	297.0	-173.5	1348	279.0	-194.8	1348	298.5	-196.0	1348	281.5	-215.8	1348	301.8	-214.3	1348	263.0	-185.8	1348	315.0	-194.8	1348
1.633
1.667	281.3	-175.0	1350	297.0	-173.5	1350	279.0	-194.8	1350	298.5	-196.0	1350	281.5	-215.8	1350	301.8	-214.3	1350	263.3	-184.5	1350	315.5	-196.3	1350
1.700
1.733	281.5	-175.0	1352	297.0	-173.5	1352	279.0	-194.5	1352	298.8	-196.0	1352	281.8	-215.8	1352	301.8	-214.3	1352	264.0	-184.3	1352	316.3	-197.0	1352
1.767
1.800	282.0	-174.8	1354	297.0	-173.5	1354	279.0	-194.5	1354	298.8	-196.3	1354	282.0	-215.0	1354	301.8	-214.3	1354	264.0	-183.5	1354	317.8	-197.8	1354
1.833
1.867	282.8	-174.8	1356	297.5	-173.5	1356	279.8	-193.5	1356	299.3	-196.3	1356	282.5	-215.0	1356	301.8	-214.0	1356	264.5	-183.0	1356	318.3	-199.5	1356
1.900
1.933	283.3	-174.3	1358	298.5	-173.3	1358	280.5	-193.5	1358	300.3	-196.3	1358	282.5	-215.0	1358	302.0	-213.5	1358	266.5	-181.3	1358	319.5	-199.0	1358
1.967
2.000	285.3	-175.3	1360	299.3	-173.3	1360	281.8	-193.0	1360	301.0	-195.8	1360	282.8	-215.0	1360	302.3	-213.0	1360	268.5	-180.0	1360	319.5	-197.0	1360
2.033
2.067	286.5	-174.5	1362	300.5	-173.3	1362	283.5	-192.3	1362	302.3	-195.3	1362	284.0	-215.0	1362	303.0	-212.5	1362	270.8	-180.3	1362	319.8	-194.3	1362
2.100
2.133	288.3	-173.5	1364	303.5	-172.8	1364	285.3	-191.8	1364	303.5	-194.5	1364	286.3	-214.0	1364	304.5	-212.0	1364	274.0	-178.8	1364	320.8	-193.0	1364
2.167
2.200	290.0	-171.8	1366	304.8	-172.5	1366	286.5	-190.8	1366	305.0	-193.5	1366	287.8	-212.8	1366	305.0	-211.5	1366	277.0	-178.0	1366	320.8	-189.8	1366
2.233
2.267	290.8	-170.5	1368	305.5	-171.5	1368	287.5	-189.3	1368	305.8	-192.5	1368	288.8	-212.0	1368	306.0	-210.5	1368	277.5	-177.3	1368	321.5	-188.5	1368
2.300
2.333	291.3	-168.8	1370	306.0	-170.8	1370	287.5	-187.3	1370	305.8	-192.3	1370	288.5	-210.5	1370	306.8	-210.3	1370	277.0	-176.3	1370	321.8	-187.8	1370
2.367
2.400	291.5	-168.3	1372	306.3	-170.0	1372	288.5	-187.3	1372	306.5	-191.0	1372	288.5	-209.3	1372	307.0	-209.5	1372	275.5	-177.5	1372	323.8	-186.8	1372
2.433
2.467	292.0	-167.5	1374	306.3	-169.8	1374	288.5	-187.5	1374	307.0	-190.5	1374	288.5	-208.5	1374	307.0	-209.5	1374	275.0	-178.0	1374	324.8	-184.5	1374
2.500
2.533	291.8	-166.8	1376	306.5	-169.0	1376	288.8	-188.0	1376	307.3	-190.0	1376	288.5	-208.5	1376	307.0	-209.5	1376	273.5	-180.5	1376	325.8	-182.8	1376
2.567
2.600	291.5	-165.8	1378	306.8	-169.3	1378	289.5	-188.0	1378	307.5	-189.5	1378	288.5	-208.5	1378	307.0	-209.5	1378	273.5	-181.3	1378	325.8	-182.3	1378
2.633
2.667	291.5	-165.8	1380	306.8	-169.3	1380	289.5	-187.8	1380	307.5	-189.5	1380	287.8	-208.5	1380	307.0	-209.5	1380	272.0	-183.0	1380	325.8	-182.3	1380
2.700
2.733	291.5	-165.8	1382	306.8	-169.0	1382	289.5	-187.8	1382	307.5	-189.5	1382	287.8	-208.5	1382	307.0	-209.5	1382	272.8	-183.3	1382	325.8	-180.5	1382
2.767
2.800	291.0	-165.3	1384	306.8	-167.8	1384	289.5	-187.8	1384	307.5	-189.3	1384	287.8	-208.5	1384	307.3	-209.3	1384	273.0	-182.0	1384	324.8	-177.3	1384
2.833
2.867	290.5	-165.0	1386	306.8	-166.8	1386	289.5	-187.8	1386	307.5	-188.0	1386	287.8	-208.5	1386	307.8	-208.0	1386	273.0	-181.0	1386	325.8	-175.5	1386
2.900
2.933	290.5	-164.5	1388	306.8	-166.0	1388	289.5	-186.8	1388	307.3	-186.5	1388	288.0	-208.0	1388	308.0	-207.3	1388	272.8	-181.5	1388	325.8	-175.0	1388
2.967
3.000	290.5	-164.5	1390	306.3	-165.0	1390	289.5	-186.0	1390	307.3	-185.8	1390	288.0	-207.0	1390	308.0	-206.3	1390	272.8	-179.8	1390	325.8	-173.3	1390
3.033
3.067	290.5	-164.5	1392	306.3	-164.5	1392	289.0	-185.8	1392	307.3	-186.0	1392	288.0	-205.8	1392	307.5	-205.3	1392	272.8	-178.3	1392	325.8	-174.0	1392
3.100
3.133	290.5	-165.0	1394	306.3	-164.5	1394	288.8	-185.5	1394	307.3	-186.0	1394	287.8	-206.0	1394	307.5	-205.3	1394	273.0	-178.0	1394	326.3	-179.0	1394
3.167
3.200	290.5	-165.5	1396	306.3	-164.0	1396	288.0	-185.0	1396	306.5	-185.8	1396	287.0	-206.0	1396	307.5	-205.3	1396	272.5	-177.8	1396	326.3	-181.0	1396
3.233
3.267	289.8	-165.8	1398	305.8	-164.3	1398	287.0	-184.0	1398	306.3	-185.8	1398	286.0	-205.3	1398	306.3	-204.5	1398	272.8	-174.8	1398	326.5	-183.8	1398
3.300
3.333	288.8	-165.8	1400	305.0	-164.3	1400	286.8	-183.0	1400	305.5	-185.5	1400	285.5	-204.3	1400	305.8	-204.0	1400	272.5	-172.3	1400	326.5	-185.3	1400
3.367
3.400	288.5	-165.0	1402	304.3	-163.0	1402	286.8	-182.5	1402	305.3	-185.5	1402	285.0	-204.0	1402	305.0	-203.3	1402	272.8	-170.8	1402	326.8	-184.8	1402
3.433
3.467	288.3	-164.3	1404	304.0	-162.5	1404	285.8	-181.8	1404	304.5	-185.3	1404	284.8	-203.8	1404	304.8	-202.8	1404	272.5	-170.3	1404	326.8	-184.0	1404
3.500
3.533	288.0	-164.0	1406	303.8	-162.5	1406	285.8	-181.8	1406	303.8	-185.0	1406	284.3	-203.5	1406	304.3	-202.5	1406	272.5	-170.3	1406	325.8	-182.0	1406
3.567
3.600	287.3	-163.3	1408	303.3	-162.3	1408	285.8	-181.8	1408	303.5	-184.8	1408	283.8	-203.8	1408	303.8	-202.3	1408	272.0	-169.8	1408	325.5	-181.0	1408
3.633
3.667	286.5	-163.0	1410	302.5	-162.5	1410	284.8	-181.5	1410	302.8	-184.3	1410	283.8	-203.8	1410	303.5	-202.3	1410	271.5	-169.5	1410	325.0	-179.5	1410
3.700
3.733	286.0	-162.8	1412	301.8	-162.5	1412	284.0	-181.5	1412	302.0	-184.3	1412	283.8	-204.0	1412	303.3	-202.3	1412	270.8	-169.5	1412	324.3	-177.8	1412
3.767
3.800	285.8	-162.8	1414	301.8	-162.5	1414	284.0	-182.0	1414	302.0	-184.3	1414	283.5	-203.8	1414	303.3	-202.3	1414	270.8	-169.5	1414	323.5	-176.8	1414
3.833
3.867	285.3	-162.8	1416	301.5	-162.3	1416	283.8	-182.0	1416	301.5	-184.3	1416	283.5	-203.3	1416	302.5	-202.0	1416	270.5	-170.8	1416	322.8	-175.0	1416
3.900
3.933	285.3	-162.8	1418	301.8	-162.3	1418	283.3	-181.5	1418	301.5	-183.8	1418	283.3	-203.3	1418	302.3	-201.8	1418	270.0	-173.3	1418	322.8	-173.5	1418
3.967
4.000	285.0	-162.8	1420	301.8	-162.3	1420	283.0	-182.0	1420	301.5	-183.8	1420	283.3	-203.3	1420	302.3	-201.8	1420	269.3	-173.3	1420	322.0	-173.0	1420
4.033
4.067	284.3	-162.5	1422	301.5	-162.3	1422	283.0	-182.0	1422	301.0	-183.5	1422	283.0	-202.5	1422	302.0	-201.5	1422	267.0	-174.8	1422	320.5	-172.0	1422
4.100
4.133	284.0	-162.5	1424	300.8	-162.0	1424	282.3	-182.0	1424	300.5	-183.3	1424	283.0	-202.3	1424	302.0	-201.5	1424	266.3	-177.8	1424	320.0	-171.5	1424
4.167
4.200	283.0	-162.5	1426	300.3	-162.0	1426	282.3	-182.5	1426	300.0	-183.0	1426	283.0	-202.3	1426	301.5	-201.8	1426	266.3	-180.5	1426	319.0	-170.0	1426
4.233
4.267	283.8	-162.5	1428	300.3	-162.0	1428	282.8	-182.5	1428	301.0	-182.0	1428	284.3	-202.5	1428	301.5	-202.3	1428	266.8	-182.0	1428	319.5	-169.5	1428
4.300
4.333	283.8	-162.3	1430	301.0	-161.0	1430	284.3	-182.3	1430	304.0	-181.3	1430	285.8	-201.8	1430	303.0	-201.5	1430	266.8	-182.8	1430	319.5	-169.0	1430
4.367
4.400	284.8	-162.0	1432	301.3	-160.8	1432	285.0	-181.8	1432	304.8	-181.3	1432	286.5	-200.8	1432	304.0	-201.5	1432	268.5	-185.3	1432	320.5	-168.3	1432
4.433
4.467	285.3	-161.8	1434	301.8	-160.5	1434	285.0	-182.0	1434	305.5	-180.8	1434	287.5	-201.0	1434	304.8	-201.3	1434	269.8	-188.3	1434	321.0	-167.0	1434
4.500
4.533	285.3	-161.3	1436	301.8	-159.8	1436	285.3	-182.3	1436	305.5	-180.8	1436	287.5	-201.0	1436	305.0	-201.3	1436	269.8	-188.0	1436	321.3	-164.5	1436
4.567
4.600	285.3	-161.5	1438	301.8	-159.8	1438	285.3	-182.0	1438	305.5	-181.8	1438	287.5	-201.0	1438	305.0	-201.3	1438	269.5	-187.0	1438	320.8	-165.3	1438
4.633
4.667	285.0	-162.0	1440	301.8	-159.8	1440	285.8	-181.8	1440	305.5	-181.8	1440	287.5	-201.0	1440	305.0	-201.3	1440	268.8	-183.5	1440	321.0	-166.5	1440
4.700
4.733	285.0	-162.8	1442	301.8	-159.8	1442	286.0	-181.0	1442	305.3	-181.5	1442	288.0	-200.5	1442	305.0	-201.3	1442	269.3	-179.8	1442	321.0	-166.8	1442
4.767
4.800	284.8	-163.5	1444	301.8	-159.3	1444	286.0	-181.0	1444	305.5	-181.0	1444	288.0	-200.5	1444	305.0	-201.3	1444	269.0	-178.8	1444	320.3	-167.5	1444
4.833
4.867	284.8	-163.5	1446	301.8	-159.3	1446	286.0	-181.3	1446	305.5	-181.0	1446	288.0	-200.5	1446	305.0	-201.3	1446	269.3	-176.5	1446	320.5	-168.8	1446
4.900
4.933	284.8	-163.5	1448	301.3	-159.0	1448	286.5	-181.8	1448	306.0	-180.8	1448	288.0	-200.5	1448	305.3	-201.0	1448	269.5	-176.0	1448	322.5	-169.5	1448
4.967
5.000	284.8	-163.0	1450	301.0	-158.8	1450	287.0	-181.8	1450	306.3	-180.0	1450	288.5	-200.3	1450	305.3	-201.0	1450	269.5	-175.3	1450	323.0	-170.0	1450
5.033
5.067	284.5	-163.5	1452	301.0	-158.8	1452	287.0	-181.8	1452	306.0	-179.3	1452	288.8	-199.8	1452	305.5	-200.8	1452	269.5	-175.3	1452	322.8	-170.3	1452
5.100
5.133	284.5	-163.5	1454	301.0	-158.5	1454	287.0	-181.5	1454	306.0	-179.0	1454	288.8	-199.8	1454	305.5	-200.3	1454	269.5	-176.5	1454	322.5	-170.3	1454
5.167
5.200	284.5	-164.0	1456	300.8	-158.0	1456	287.0	-181.5	1456	305.5	-178.8	1456	288.8	-199.8	1456	305.8	-200.3	1456	269.5	-176.5	1456	322.0	-170.0	1456
5.233
5.267	284.5	-164.0	1458	300.8	-158.0	1458	287.0	-181.5	1458	305.5	-178.8	1458	288.8	-200.3	1458	306.0	-200.0	1458	269.5	-176.5	1458	322.0	-168.8	1458
5.300
5.333	284.5	-164.0	1460	300.8	-158.0	1460	287.0	-181.5	1460	305.5	-178.8	1460	288.8	-200.3	1460	306.3	-199.3	1460	269.5	-176.3	1460	322.0	-168.0	1460
5.367
5.400	284.5	-164.0	1462	300.5	-158.3	1462	287.0	-181.5	1462	305.5	-178.8	1462	288.8	-200.3	1462	307.0	-199.3	1462	269.5	-176.3	1462	322.5	-168.5	1462
5.433
5.467	284.5	-164.0	1464	300.5	-158.0	1464	287.5	-182.0	1464	305.5	-178.8	1464	289.5	-201.3	1464	308.0	-199.3	1464	269.5	-176.3	1464	322.5	-168.5	1464
5.500
5.533	284.5	-163.8	1466	300.5	-158.5	1466	287.8	-181.8	1466	306.0	-179.0	1466	290.3	-201.5	1466	308.5	-199.3	1466	269.5	-176.3	1466	322.5	-168.3	1466
5.567
5.600	284.5	-163.8	1468	300.5	-158.5	1468	287.8	-181.8	1468	306.3	-179.0	1468	290.3	-201.8	1468	309.0	-199.3	1468	269.8	-174.8	1468	321.8	-168.3	1468
5.633
5.667	284.3	-164.0	1470	300.5	-158.8	1470	287.8	-181.8	1470	306.5	-179.0	1470	291.3	-202.0	1470	309.8	-199.5	1470	269.8	-174.0	1470	321.3	-167.8	1470
5.700
5.733	284.5	-164.0	1472	300.5	-158.8	1472	288.3	-181.8	1472	306.5	-179.0	1472	292.0	-201.8	1472	309.8	-199.5	1472	270.8	-174.3	1472	322.3	-168.8	1472
5.767
5.800	284.5	-163.8	1474	300.8	-158.8	1474	288.5	-181.8	1474	306.5	-179.0	1474	292.0	-201.8	1474	310.5	-200.5	1474	270.8	-174.3	1474	323.3	-167.3	1474
5.833
5.867	284.5	-163.5	1476	301.0	-159.0	1476	289.3	-181.8	1476	306.8	-179.0	1476	292.5	-201.8	1476	310.8	-200.8	1476	270.8	-175.5	1476	323.3	-167.0	1476
5.900
5.933	284.5	-163.5	1478	300.8	-159.0	1478	288.8	-182.3	1478	306.8	-179.0	1478	292.5	-201.8	1478	311.5	-200.0	1478	273.0	-179.0	1478	323.0	-165.3	1478
5.967
6.000	284.3	-163.5	1480	300.8	-159.0	1480	288.8	-182.3	1480	306.8	-179.0	1480	292.5	-201.8	1480	311.8	-199.5	1480	273.3	-177.3	1480	322.5	-163.5	1480
6.033
6.067	284.0	-163.5	1482	300.8	-159.3	1482	288.5	-182.3	1482	306.5	-178.5	1482	292.5	-201.8	1482	311.5	-199.3	1482	272.8	-179.3	1482	322.0	-163.0	1482
6.100
6.133	284.0	-163.3	1484	300.8	-158.8	1484	288.0	-182.5	1484	306.3	-178.0	1484	292.5	-201.8	1484	311.5	-199.3	1484	272.3	-181.8	1484	320.8	-163.0	1484
6.167
6.200	284.0	-163.3	1486	300.8	-158.8	1486	288.0	-183.0	1486	305.5	-177.5	1486	292.3	-201.3	1486	311.3	-198.5	1486	271.5	-183.5	1486	319.5	-163.0	1486
6.233
6.267	284.0	-163.0	1488	300.8	-158.8	1488	288.0	-183.0	1488	305.3	-177.3	1488	291.5	-201.0	1488	311.0	-198.3	1488	271.5	-184.8	1488	318.5	-163.0	1488
6.300
6.333	284.0	-162.8	1490	300.8	-158.8	1490	288.0	-183.0	1490	305.0	-177.3	1490	291.5	-201.0	1490	310.8	-198.3	1490	271.3	-186.8	1490	317.5	-163.3	1490
6.367
6.400	284.0	-162.3	1492	300.8	-158.0	1492	287.8	-183.0	1492	305.5	-177.3	1492	291.0	-201.0	1492	310.0	-197.5	1492	271.0	-188.3	1492	317.8	-164.0	1492
6.433
6.467	284.0	-162.3	1494	300.8	-158.0	1494	287.8	-183.5	1494	305.5	-177.3	1494	291.0	-201.0	1494	309.3	-197.0	1494	271.0	-188.3	1494	318.3	-164.5	1494
6.500
6.533	284.0	-161.8	1496	300.8	-158.0	1496	287.8	-183.5	1496	305.5	-177.3	1496	290.5	-200.5	1496	309.3	-196.8	1496	271.0	-188.3	1496	317.3	-164.3	1496
6.567
6.600	283.8	-161.5	1498	300.8	-158.0	1498	287.8	-183.5	1498	305.5	-177.3	1498	290.5	-200.5	1498	309.3	-196.8	1498	270.3	-185.8	1498	316.3	-162.8	1498
6.633
6.667	283.8	-161.3	1500	300.8	-158.0	1500	287.8	-183.0	1500	305.5	-177.3	1500	290.5	-200.5	1500	309.3	-196.8	1500	270.0	-182.5	1500	317.3	-165.3	1500
6.700
6.733	283.8	-161.3	1502	300.8	-157.8	1502	286.5	-182.3	1502	305.5	-177.3	1502	290.5	-201.0	1502	309.3	-196.8	1502	269.5	-180.3	1502	317.5	-166.3	1502
6.767
6.800	283.8	-161.3	1504	300.5	-157.3	1504	286.5	-181.5	1504	305.5	-177.8	1504	290.5	-201.0	1504	309.3	-196.8	1504	269.5	-178.5	1504	319.5	-167.8	1504
6.833
6.867	284.3	-160.5	1506	300.8	-157.3	1506	286.5	-181.5	1506	305.5	-177.8	1506	290.5	-201.0	1506	309.3	-196.5	1506	270.3	-176.0	1506	320.8	-169.3	1506
6.900
6.933	284.8	-159.8	1508	301.5	-157.3	1508	286.5	-181.5	1508	305.5	-177.8	1508	290.5	-201.0	1508	309.3	-196.5	1508	270.3	-174.5	1508	322.5	-171.8	1508
6.967
7.000	284.8	-160.0	1510	302.0	-157.0	1510	287.0	-181.0	1510	306.0	-177.8	1510	290.5	-201.0	1510	309.0	-196.3	1510	270.3	-174.5	1510	325.8	-173.0	1510
7.033
7.067	285.8	-160.0	1512	303.0	-157.0	1512	287.3	-180.5	1512	305.8	-177.3	1512	290.5	-201.0	1512	309.0	-195.8	1512	270.3	-173.5	1512	327.3	-176.3	1512
7.100
7.133	286.3	-160.0	1514	303.3	-156.5	1514	287.5	-180.3	1514	306.3	-177.5	1514	290.5	-200.3	1514	309.0	-195.3	1514	271.3	-172.5	1514	328.0	-178.5	1514
7.167
7.200	286.8	-160.3	1516	304.0	-156.5	1516	288.0	-179.8	1516	306.5	-177.3	1516	290.5	-200.3	1516	309.0	-194.8	1516	272.0	-172.3	1516	328.3	-181.0	1516
7.233
7.267	287.8	-159.3	1518	305.0	-156.5	1518	288.5	-179.5	1518	307.5	-176.8	1518	290.5	-199.8	1518	309.0	-194.8	1518	273.0	-171.5	1518	328.5	-178.3	1518
7.300
7.333	288.8	-158.5	1520	306.0	-156.5	1520	288.8	-178.5	1520	308.0	-176.3	1520	290.8	-199.0	1520	309.3	-193.5	1520	274.0	-171.3	1520	328.3	-176.5	1520
7.367
7.400	289.5	-158.0	1522	306.5	-156.5	1522	289.3	-178.0	1522	308.0	-176.3	1522	290.8	-198.8	1522	309.5	-193.5	1522	275.3	-170.8	1522	328.3	-173.8	1522
7.433
7.467	290.0	-157.5	1524	307.3	-156.3	1524	288.8	-177.5	1524	308.5	-175.8	1524	290.8	-197.8	1524	309.5	-193.5	1524	275.8	-171.3	1524	327.8	-171.5	1524
7.500
7.533	290.0	-156.5	1526	307.8	-156.0	1526	288.8	-177.5	1526	309.3	-175.5	1526	290.8	-197.5	1526	309.3	-193.0	1526	276.3	-170.8	1526	326.8	-168.8	1526
7.567
7.600	290.0	-155.3	1528	308.5	-155.0	1528	288.8	-177.0	1528	310.0	-175.3	1528	290.3	-197.0	1528	309.5	-193.0	1528	276.3	-170.8	1528	326.3	-168.0	1528
7.633
7.667	289.5	-153.8	1530	308.5	-154.8	1530	289.0	-176.3	1530	310.0	-175.0	1530	290.3	-197.0	1530	309.5	-193.0	1530	276.3	-170.8	1530	326.3	-167.8	1530
7.700
7.733	289.8	-154.0	1532	308.5	-154.3	1532	289.8	-175.3	1532	310.3	-174.0	1532	291.0	-195.8	1532	309.5	-193.0	1532	276.5	-169.8	1532	326.0	-166.5	1532
7.767
7.800	290.0	-154.0	1534	308.5	-154.3	1534	289.8	-175.3	1534	310.5	-174.0	1534	291.0	-195.3	1534	309.5	-192.8	1534	276.5	-169.8	1534	327.0	-167.3	1534
7.833
7.867	290.5	-153.5	1536	308.5	-154.3	1536	289.8	-174.8	1536	312.3	-173.5	1536	291.0	-195.0	1536	309.8	-192.8	1536	276.5	-169.8	1536	327.5	-165.8	1536
7.900
7.933	291.5	-153.3	1538	308.5	-154.3	1538	290.5	-174.8	1538	312.5	-173.0	1538	290.8	-195.0	1538	310.3	-192.8	1538	276.5	-169.8	1538	327.8	-163.8	1538
7.967
8.000	292.3	-152.8	1540	309.8	-155.5	1540	291.5	-174.8	1540	313.0	-172.3	1540	291.3	-194.0	1540	310.5	-192.8	1540	273.3	-170.0	1540	328.8	-163.0	1540
8.033
8.067	293.0	-153.0	1542	310.3	-155.3	1542	292.0	-174.3	1542	313.5	-172.3	1542	291.3	-193.3	1542	310.5	-192.8	1542	274.0	-170.0	1542	329.3	-163.3	1542
8.100
8.133	293.5	-153.0	1544	310.8	-154.8	1544	292.8	-174.0	1544	313.5	-172.3	1544	291.3	-192.5	1544	310.5	-192.8	1544	272.0	-170.5	1544	328.5	-164.3	1544
8.167
8.200	293.5	-153.0	1546	311.0	-154.5	1546	293.0	-173.8	1546	313.5	-172.3	1546	291.3	-192.8	1546	310.5	-192.0	1546	273.0	-169.5	1546	328.5	-164.0	1546
8.233
8.267	293.8	-153.0	1548	311.3	-154.5	1548	293.0	-173.8	1548	313.5	-172.3	1548	292.0	-192.8	1548	310.5	-192.0	1548	275.0	-168.0	1548	328.5	-164.8	1548
8.300
8.333	294.3	-153.0	1550	311.5	-154.0	1550	293.0	-173.8	1550	313.5	-172.3	1550	292.0	-192.5	1550	310.5	-192.0	1550	276.0	-167.5	1550	328.8	-166.5	1550
8.367
8.400	294.5	-152.5	1552	311.5	-153.8	1552	294.0	-173.5	1552	314.0	-172.5	1552	292.0	-192.5	1552	310.5	-192.0	1552	277.0	-166.5	1552	329.0	-168.5	1552
8.433
8.467	295.0	-153.0	1554	311.8	-153.5	1554	294.0	-173.5	1554	313.8	-173.5	1554	292.3	-191.8	1554	310.5	-192.0	1554	277.8	-165.3	1554	330.8	-170.5	1554
8.500
8.533	295.0	-153.0	1556	311.8	-153.3	1556	294.5	-173.8	1556	313.8	-173.5	1556	292.3	-192.0	1556	310.5	-192.0	1556	278.3	-164.0	1556	332.0	-173.0	1556
8.567
8.600	295.0	-153.0	1558	311.8	-153.3	1558	294.5	-173.8	1558	313.8	-174.5	1558	292.3	-192.0	1558	310.5	-192.0	1558	277.3	-162.8	1558	333.0	-178.0	1558
8.633
8.667	295.5	-152.8	1560	312.5	-152.8	1560	294.3	-173.3	1560	313.8	-174.5	1560	292.3	-192.0	1560	310.8	-192.0	1560	277.3	-161.5	1560	333.0	-181.5	1560
8.700
8.733	295.5	-152.5	1562	313.0	-152.5	1562	294.3	-173.3	1562	313.8	-174.5	1562	292.3	-192.0	1562	310.8	-191.8	1562	278.5	-160.8	1562	333.0	-184.0	1562
8.767
8.800	295.5	-152.5	1564	313.3	-152.0	1564	294.3	-173.3	1564	313.8	-174.5	1564	292.3	-192.0	1564	311.5	-192.0	1564	278.8	-160.8	1564	333.0	-182.3	1564
8.833
8.867	295.5	-152.3	1566	314.5	-152.5	1566	295.0	-173.3	1566	313.8	-174.5	1566	292.3	-192.0	1566	311.8	-191.8	1566	279.3	-159.8	1566	333.0	-180.8	1566
8.900
8.933	295.8	-152.3	1568	315.5	-152.5	1568	295.3	-172.3	1568	314.3	-174.5	1568	292.8	-192.5	1568	311.8	-191.8	1568	279.8	-159.8	1568	333.0	-179.5	1568
8.967
9.000	296.0	-152.3	1570	315.5	-152.5	1570	295.3	-171.8	1570	314.8	-174.0	1570	292.8	-192.5	1570	311.8	-191.8	1570	279.8	-159.5	1570	333.0	-176.8	1570
9.033
9.067	296.8	-151.8	1572	315.5	-152.5	1572	295.8	-171.8	1572	314.8	-174.0	1572	293.0	-193.0	1572	312.3	-192.0	1572	280.3	-158.8	1572	334.0	-175.8	1572
9.100
9.133	297.0	-151.3	1574	315.5	-152.3	1574	295.8	-171.3	1574	315.3	-173.5	1574	293.0	-193.0	1574	312.3	-192.0	1574	280.3	-158.8	1574	334.5	-173.8	1574
9.167
9.200	297.5	-151.0	1576	315.3	-152.0	1576	296.0	-171.3	1576	316.0	-173.0	1576	293.8	-192.5	1576	312.3	-192.0	1576	281.0	-158.5	1576	335.5	-171.3	1576
9.233
9.267	298.0	-150.8	1578	315.5	-152.3	1578	296.3	-171.0	1578	316.8	-172.8	1578	294.5	-192.5	1578	312.8	-192.0	1578	281.0	-158.5	1578	335.5	-169.3	1578
9.300
9.333	298.0	-150.8	1580	316.0	-152.5	1580	296.8	-171.0	1580	317.3	-172.3	1580	295.3	-192.8	1580	313.5	-192.0	1580	282.0	-158.0	1580	336.3	-167.8	1580
9.367
9.400	298.0	-150.8	1582	316.0	-152.8	1582	297.0	-170.8	1582	317.3	-172.3	1582	295.5	-192.3	1582	314.5	-192.0	1582	282.8	-158.0	1582	336.3	-166.3	1582
9.433
9.467	298.0	-150.8	1584	316.0	-152.5	1584	297.5	-171.0	1584	316.8	-172.3	1584	296.0	-192.0	1584	315.3	-192.0	1584	282.8	-158.0	1584	336.3	-164.5	1584
9.500
9.533	298.3	-150.3	1586	316.0	-152.5	1586	298.3	-171.0	1586	316.8	-172.3	1586	297.0	-192.0	1586	315.8	-192.0	1586	283.0	-158.3	1586	337.3	-162.3	1586
9.567
9.600	298.3	-150.3	1588	316.0	-152.5	1588	298.8	-171.0	1588	317.3	-171.8	1588	297.0	-191.5	1588	315.5	-191.8	1588	283.5	-159.0	1588	337.3	-161.5	1588
9.633
9.667	298.3	-150.5	1590	316.0	-152.0	1590	298.8	-171.0	1590	317.5	-170.8	1590	297.0	-191.5	1590	315.5	-191.5	1590	283.8	-160.8	1590	336.8	-160.3	1590
9.700
9.733	298.0	-151.0	1592	316.0	-151.5	1592	298.8	-171.0	1592	317.5	-169.8	1592	297.0	-191.5	1592	315.5	-191.5	1592	283.5	-162.0	1592	335.5	-159.8	1592
9.767
9.800	297.8	-151.3	1594	316.0	-151.5	1594	298.3	-171.5	1594	317.5	-169.5	1594	297.0	-191.5	1594	315.5	-191.5	1594	283.5	-164.3	1594	333.8	-159.0	1594
9.833
9.867	297.5	-151.5	1596	316.0	-151.0	1596	298.3	-171.5	1596	317.5	-169.3	1596	297.0	-191.5	1596	315.5	-191.5	1596	282.0	-164.8	1596	332.5	-159.0	1596
9.900
9.933	297.5	-151.5	1598	316.0	-151.0	1598	298.3	-171.5	1598	317.5	-169.3	1598	297.0	-191.5	1598	315.5	-191.5	1598	281.5	-167.5	1598	331.0	-159.0	1598
9.967
10.000	297.5	-151.5	1600	315.8	-150.8	1600	298.3	-171.5	1600	317.5	-169.3	1600	297.0	-191.5	1600	315.5	-191.5	1600	280.5	-169.8	1600	332.0	-158.5	1600
10.033
10.067	297.3	-151.5	1602	315.0	-150.3	1602	298.0	-171.8	1602	317.3	-169.3	1602	297.0	-191.5	1602	315.5	-191.5	1602	280.5	-172.3	1602	331.5	-158.5	1602
10.100
10.133	297.0	-151.5	1604	314.3	-149.8	1604	297.5	-171.8	1604	316.8	-168.8	1604	297.0	-191.5	1604	315.5	-191.5	1604	279.5	-173.8	1604	331.3	-158.0	1604
10.167
10.200	296.3	-151.8	1606	313.8	-150.0	1606	297.5	-171.8	1606	316.5	-169.0	1606	297.0	-191.5	1606	315.5	-191.5	1606	279.3	-174.0	1606	330.8	-157.3	1606
10.233
10.267	296.3	-152.0	1608	313.8	-150.5	1608	297.5	-171.8	1608	316.0	-169.0	1608	297.0	-191.0	1608	315.5	-191.5	1608	278.8	-174.0	1608	331.5	-157.8	1608
10.300
10.333	296.0	-152.3	1610	313.3	-150.5	1610	297.5	-171.8	1610	316.0	-169.0	1610	297.0	-190.8	1610	315.5	-191.3	1610	278.5	-174.5	1610	332.5	-158.8	1610
10.367
10.400	295.5	-152.8	1612	313.3	-150.5	1612	297.0	-172.0	1612	315.8	-169.5	1612	297.0	-191.3	1612	315.5	-191.3	1612	277.8	-174.3	1612	332.8	-161.8	1612
10.433
10.467	295.5	-152.8	1614	313.0	-150.5	1614	297.0	-172.0	1614	315.3	-169.8	1614	297.0	-191.3	1614	315.5	-191.3	1614	277.0	-173.3	1614	333.0	-163.3	1614
10.500
10.533	295.3	-152.8	1616	312.5	-150.5	1616	296.5	-172.0	1616	315.5	-170.5	1616	297.0	-191.3	1616	315.5	-191.3	1616	276.8	-171.8	1616	333.3	-166.8	1616
10.567
10.600	294.5	-153.0	1618	312.3	-150.3	1618	296.3	-171.8	1618	315.5	-170.5	1618	297.0	-191.3	1618	315.5	-191.3	1618	276.8	-169.5	1618	334.0	-167.5	1618
10.633
10.667	294.3	-153.0	1620	311.8	-150.3	1620	296.3	-171.8	1620	315.5	-170.5	1620	297.0	-191.5	1620	315.5	-191.3	1620	276.8	-167.3	1620	334.5	-168.8	1620
10.700
10.733	293.8	-153.0	1622	311.8	-150.0	1622	296.3	-171.8	1622	315.5	-170.5	1622	296.8	-192.3	1622	315.5	-191.3	1622	277.5	-164.5	1622	334.8	-170.0	1622
10.767
10.800	293.8	-153.0	1624	311.8	-150.0	1624	296.3	-171.8	1624	315.5	-170.5	1624	296.8	-192.8	1624	315.5	-190.8	1624	277.5	-164.5	1624	334.8	-167.8	1624
10.833
10.867	294.3	-152.5	1626	312.0	-150.3	1626	296.3	-171.8	1626	315.5	-170.5	1626	296.8	-192.5	1626	315.5	-190.3	1626	277.5	-163.8	1626	334.5	-165.3	1626
10.900
10.933	294.5	-152.5	1628	312.5	-150.0	1628	296.5	-171.5	1628	315.5	-170.5	1628	297.3	-193.0	1628	315.5	-190.3	1628	278.3	-163.3	1628	334.5	-164.3	1628
10.967
11.000	294.8	-152.3	1630	313.0	-150.3	1630	297.0	-171.3	1630	315.5	-169.8	1630	297.3	-192.8	1630	315.5	-190.3	1630	278.3	-161.8	1630	334.5	-162.0	1630
11.033
11.067	295.0	-152.0	1632	313.3	-150.0	1632	297.3	-171.0	1632	315.5	-169.3	1632	297.3	-192.3	1632	315.5	-190.3	1632	279.3	-161.3	1632	334.5	-161.5	1632
11.100
11.133	296.5	-152.0	1634	313.3	-149.5	1634	298.0	-171.0	1634	315.5	-169.3	1634	298.0	-192.0	1634	316.3	-190.3	1634	280.8	-161.0	1634	334.8	-159.5	1634
11.167
11.200	297.5	-151.5	1636	313.3	-149.5	1636	298.5	-170.5	1636	316.0	-169.0	1636	298.3	-192.0	1636	317.3	-190.0	1636	282.0	-161.0	1636	335.8	-156.5	1636
11.233
11.267	297.5	-151.5	1638	313.8	-149.5	1638	299.0	-170.5	1638	316.8	-168.8	1638	298.5	-192.0	1638	317.8	-190.0	1638	282.5	-160.5	1638	335.8	-156.0	1638
11.300
11.333	297.8	-150.8	1640	314.3	-149.5	1640	300.0	-170.5	1640	317.3	-168.3	1640	299.0	-191.8	1640	317.8	-190.0	1640	283.8	-160.3	1640	336.3	-156.3	1640
11.367
11.400	297.8	-150.8	1642	314.3	-149.5	1642	300.0	-170.5	1642	318.0	-168.0	1642	299.0	-191.5	1642	318.3	-190.0	1642	285.0	-159.5	1642	336.0	-156.3	1642
11.433
11.467	297.8	-150.8	1644	314.3	-149.0	1644	300.0	-170.5	1644	318.0	-168.0	1644	299.0	-191.0	1644	319.0	-190.0	1644	285.0	-159.5	1644	334.8	-154.8	1644
11.500
11.533	297.8	-151.0	1646	314.5	-149.3	1646	300.0	-170.5	1646	318.3	-168.0	1646	299.0	-191.0	1646	319.0	-190.0	1646	285.0	-159.8	1646	334.5	-155.3	1646
11.567
11.600	297.5	-151.3	1648	314.5	-149.3	1648	300.0	-170.5	1648	318.3	-168.0	1648	299.0	-191.0	1648	319.0	-190.0	1648	285.0	-161.0	1648	334.5	-156.0	1648
11.633
11.667	297.3	-151.0	1650	314.5	-149.3	1650	300.0	-170.5	1650	318.3	-168.0	1650	299.0	-190.5	1650	319.3	-189.3	1650	285.3	-162.0	1650	334.8	-154.0	1650
11.700
11.733	297.3	-150.8	1652	315.3	-149.5	1652	300.0	-170.5	1652	318.3	-168.0	1652	299.0	-190.0	1652	319.3	-189.3	1652	285.3	-163.5	1652	334.3	-154.0	1652
11.767
11.800	297.0	-150.8	1654	315.5	-149.3	1654	300.0	-170.8	1654	318.3	-167.8	1654	299.0	-189.0	1654	319.3	-189.3	1654	285.3	-165.3	1654	333.3	-153.8	1654
11.833
11.867	297.0	-151.0	1656	315.5	-149.3	1656	299.5	-171.0	1656	318.3	-167.8	1656	299.0	-189.3	1656	319.3	-189.3	1656	284.5	-168.3	1656	333.0	-153.3	1656
11.900
11.933	297.0	-151.5	1658	315.5	-148.5	1658	299.5	-171.3	1658	318.3	-167.3	1658	299.0	-189.3	1658	319.3	-189.3	1658	283.5	-170.8	1658	332.8	-154.0	1658
11.967
12.000	296.3	-151.3	1660	315.5	-148.3	1660	299.0	-171.8	1660	318.5	-167.3	1660	299.0	-189.3	1660	319.3	-189.3	1660	282.8	-171.8	1660	333.5	-156.0	1660
12.033
12.067	296.5	-150.8	1662	315.5	-148.0	1662	298.8	-171.5	1662	319.0	-167.3	1662	299.0	-189.3	1662	319.3	-189.3	1662	280.3	-173.8	1662	333.8	-157.3	1662
12.100
12.133	296.8	-150.5	1664	315.8	-148.3	1664	298.8	-171.5	1664	319.0	-167.3	1664	299.0	-189.3	1664	319.3	-189.0	1664	279.5	-175.8	1664	333.8	-158.0	1664
12.167
12.200	296.8	-150.5	1666	315.8	-148.3	1666	298.8	-171.5	1666	319.0	-167.3	1666	299.0	-189.3	1666	319.3	-189.0	1666	279.5	-177.0	1666	334.3	-161.0	1666
12.233
12.267	297.0	-151.0	1668	315.8	-148.3	1668	298.8	-171.5	1668	319.0	-168.3	1668	299.0	-189.3	1668	319.3	-189.0	1668	279.5	-177.0	1668	337.0	-164.8	1668
12.300
12.333	297.5	-151.0	1670	315.8	-147.8	1670	298.8	-171.5	1670	319.0	-168.8	1670	299.0	-189.3	1670	319.3	-189.0	1670	279.5	-177.0	1670	338.0	-167.3	1670
12.367
12.400	297.5	-151.0	1672	316.5	-148.0	1672	298.8	-171.5	1672	319.0	-169.0	1672	299.0	-189.3	1672	319.3	-189.0	1672	279.5	-172.0	1672	338.8	-170.5	1672
12.433
12.467	297.5	-150.3	1674	316.3	-148.0	1674	298.8	-171.5	1674	319.0	-169.8	1674	299.0	-189.3	1674	319.3	-189.0	1674	279.5	-170.0	1674	340.3	-173.8	1674
12.500
12.533	297.8	-150.3	1676	316.5	-148.3	1676	298.8	-171.5	1676	319.0	-170.0	1676	299.0	-189.3	1676	319.3	-189.0	1676	279.5	-166.5	1676	339.0	-174.5	1676
12.567
12.600	299.0	-149.8	1678	316.8	-149.0	1678	298.8	-171.5	1678	319.0	-170.0	1678	299.3	-189.3	1678	319.3	-188.8	1678	280.3	-165.0	1678	339.3	-173.0	1678
12.633
12.667	299.3	-148.5	1680	317.3	-148.5	1680	298.8	-171.0	1680	319.3	-169.8	1680	299.3	-189.3	1680	319.3	-188.8	1680	280.5	-163.0	1680	339.0	-170.5	1680
12.700
12.733	299.8	-147.3	1682	317.3	-148.5	1682	299.0	-170.5	1682	319.5	-169.0	1682	298.8	-188.8	1682	319.3	-188.8	1682	280.5	-161.5	1682	339.0	-167.8	1682
12.767
12.800	299.8	-146.3	1684	317.3	-148.3	1684	299.3	-169.8	1684	319.5	-167.8	1684	298.5	-188.8	1684	319.3	-188.8	1684	280.5	-160.0	1684	339.0	-165.0	1684
12.833
12.867	300.3	-145.3	1686	317.3	-147.8	1686	299.3	-168.8	1686	319.3	-167.3	1686	298.5	-188.8	1686	319.5	-188.3	1686	281.3	-158.3	1686	338.5	-163.3	1686
12.900
12.933	300.3	-145.0	1688	318.0	-148.5	1688	299.3	-168.5	1688	319.3	-167.0	1688	298.5	-188.5	1688	319.5	-188.3	1688	282.3	-157.8	1688	338.3	-161.8	1688
12.967
13.000	300.3	-145.3	1690	318.0	-148.5	1690	299.3	-167.8	1690	319.8	-166.8	1690	298.5	-188.5	1690	319.5	-188.3	1690	283.3	-157.0	1690	338.3	-160.0	1690
13.033
13.067	300.5	-145.5	1692	318.5	-148.5	1692	299.3	-167.8	1692	319.8	-166.8	1692	298.5	-188.5	1692	319.5	-188.3	1692	283.3	-157.0	1692	338.0	-159.5	1692
13.100
13.133	300.5	-145.8	1694	318.5	-148.8	1694	300.0	-167.8	1694	319.8	-166.8	1694	298.5	-188.5	1694	320.0	-188.3	1694	283.8	-157.0	1694	338.0	-158.0	1694
13.167
13.200	301.0	-145.8	1696	318.5	-149.5	1696	300.0	-167.5	1696	319.8	-166.8	1696	298.5	-188.8	1696	320.0	-188.3	1696	285.0	-156.8	1696	338.3	-157.3	1696
13.233
13.267	301.3	-145.3	1698	318.8	-149.5	1698	300.3	-167.3	1698	320.3	-167.3	1698	299.5	-189.3	1698	320.0	-188.3	1698	285.8	-156.5	1698	338.3	-156.0	1698
13.300
13.333	301.8	-145.3	1700	319.5	-149.5	1700	300.3	-167.3	1700	320.3	-167.3	1700	299.8	-188.5	1700	320.0	-188.3	1700	286.0	-156.5	1700	338.5	-156.8	1700
