## Supplementary material for "Trunk muscle activity across various trunk–limb coordination patterns in centipede locomotion": Data S1: rubi-slow-#1-2-track.csv

#multi:
	mass A			mass B			mass C			mass D			mass E			mass F			mass G			mass H
t	x	y	frame	x	y	frame	x	y	frame	x	y	frame	x	y	frame	x	y	frame	x	y	frame	x	y	frame
0.000	-76.50	-256.5	700	-78.50	-239.5	700	-58.25	-255.3	700	-59.25	-237.5	700	-37.00	-253.8	700	-36.50	-233.3	700	-69.00	-275.8	700	-73.75	-220.5	700
0.033
0.067	-76.50	-256.3	702	-78.50	-239.5	702	-57.75	-255.3	702	-59.50	-237.5	702	-37.00	-253.8	702	-36.75	-233.3	702	-69.50	-275.0	702	-73.75	-220.5	702
0.100
0.133	-76.25	-256.0	704	-78.50	-239.5	704	-58.00	-255.3	704	-59.25	-237.5	704	-37.00	-253.8	704	-36.75	-233.3	704	-70.25	-274.0	704	-72.00	-220.0	704
0.167
0.200	-76.25	-256.0	706	-78.75	-239.3	706	-58.00	-255.3	706	-59.25	-237.5	706	-37.00	-253.8	706	-36.75	-233.3	706	-70.50	-273.8	706	-69.25	-219.3	706
0.233
0.267	-76.25	-255.8	708	-78.75	-239.0	708	-58.50	-255.3	708	-59.00	-237.3	708	-37.00	-253.8	708	-36.75	-233.3	708	-70.50	-273.8	708	-67.50	-218.8	708
0.300
0.333	-76.00	-255.5	710	-79.25	-238.8	710	-58.75	-255.0	710	-58.50	-237.0	710	-37.00	-253.8	710	-36.75	-232.8	710	-71.00	-273.5	710	-64.50	-218.0	710
0.367
0.400	-76.00	-254.5	712	-79.25	-238.8	712	-58.75	-255.0	712	-58.25	-236.8	712	-37.25	-253.8	712	-37.00	-233.0	712	-71.50	-273.0	712	-63.00	-217.3	712
0.433
0.467	-76.25	-254.8	714	-79.25	-238.3	714	-59.00	-254.8	714	-58.25	-236.5	714	-37.25	-253.8	714	-37.00	-233.0	714	-71.50	-272.8	714	-61.25	-216.8	714
0.500
0.533	-76.25	-254.8	716	-79.25	-238.3	716	-59.00	-254.8	716	-58.75	-236.8	716	-37.25	-253.8	716	-37.50	-233.0	716	-72.50	-272.5	716	-61.00	-217.5	716
0.567
0.600	-75.75	-254.3	718	-79.25	-237.8	718	-59.50	-254.5	718	-58.50	-236.0	718	-37.75	-253.5	718	-37.50	-233.0	718	-72.75	-271.8	718	-60.50	-217.3	718
0.633
0.667	-76.50	-254.3	720	-79.00	-237.3	720	-59.50	-254.5	720	-58.50	-236.0	720	-38.25	-253.3	720	-37.50	-233.0	720	-73.75	-271.0	720	-60.50	-217.3	720
0.700
0.733	-76.50	-254.5	722	-79.00	-237.3	722	-59.25	-254.3	722	-58.50	-236.0	722	-38.25	-253.3	722	-37.50	-233.0	722	-73.75	-271.0	722	-62.25	-216.5	722
0.767
0.800	-76.25	-254.5	724	-79.00	-237.3	724	-59.25	-254.0	724	-58.50	-236.0	724	-38.25	-252.8	724	-37.50	-233.0	724	-73.50	-271.0	724	-63.00	-216.5	724
0.833
0.867	-76.25	-254.5	726	-79.00	-237.3	726	-58.50	-253.5	726	-58.50	-235.8	726	-38.25	-252.8	726	-38.00	-233.0	726	-72.75	-270.8	726	-64.75	-216.3	726
0.900
0.933	-76.25	-254.5	728	-79.00	-237.3	728	-58.50	-253.5	728	-58.50	-235.8	728	-38.25	-252.8	728	-38.00	-233.0	728	-71.00	-271.3	728	-65.75	-216.3	728
0.967
1.000	-76.25	-254.8	730	-79.00	-237.3	730	-58.50	-253.8	730	-58.50	-235.8	730	-38.25	-252.8	730	-38.00	-233.0	730	-68.50	-271.8	730	-66.75	-216.3	730
1.033
1.067	-76.25	-255.0	732	-79.00	-237.5	732	-58.50	-253.3	732	-58.50	-235.8	732	-38.25	-252.8	732	-38.25	-233.0	732	-66.00	-271.5	732	-68.50	-216.5	732
1.100
1.133	-76.25	-254.8	734	-79.00	-237.5	734	-58.00	-253.3	734	-58.50	-235.5	734	-38.25	-252.8	734	-38.25	-233.0	734	-66.00	-271.5	734	-68.50	-216.5	734
1.167
1.200	-76.50	-254.5	736	-78.50	-237.3	736	-58.00	-253.3	736	-58.50	-235.5	736	-38.25	-252.8	736	-38.25	-233.0	736	-66.00	-271.5	736	-68.50	-216.5	736
1.233
1.267	-76.50	-254.5	738	-78.50	-237.3	738	-58.00	-253.3	738	-58.50	-235.5	738	-37.75	-252.8	738	-38.25	-232.8	738	-67.50	-271.3	738	-68.50	-216.5	738
1.300
1.333	-76.75	-254.3	740	-78.50	-236.5	740	-58.00	-252.5	740	-58.50	-235.5	740	-37.00	-252.0	740	-38.25	-232.5	740	-66.75	-271.5	740	-68.50	-216.5	740
1.367
1.400	-77.00	-254.0	742	-78.50	-236.3	742	-57.75	-252.0	742	-59.00	-234.8	742	-36.25	-251.0	742	-38.25	-232.5	742	-63.00	-273.8	742	-69.75	-216.5	742
1.433
1.467	-77.00	-253.8	744	-78.25	-236.0	744	-57.00	-252.0	744	-59.00	-234.0	744	-36.25	-251.0	744	-38.00	-232.3	744	-57.50	-273.8	744	-70.25	-216.3	744
1.500
1.533	-77.25	-253.5	746	-78.25	-236.0	746	-57.00	-251.5	746	-59.25	-234.0	746	-36.25	-250.5	746	-38.00	-231.5	746	-55.00	-273.8	746	-70.50	-216.3	746
1.567
1.600	-77.75	-253.0	748	-78.25	-235.8	748	-57.00	-251.3	748	-59.25	-233.8	748	-36.25	-250.5	748	-38.00	-231.5	748	-54.00	-273.5	748	-71.00	-216.3	748
1.633
1.667	-77.50	-252.8	750	-78.25	-235.3	750	-57.00	-251.3	750	-59.25	-233.8	750	-36.00	-250.3	750	-38.00	-231.0	750	-54.00	-273.5	750	-71.00	-216.3	750
1.700
1.733	-77.50	-252.5	752	-78.25	-235.0	752	-57.00	-251.3	752	-59.25	-233.8	752	-36.00	-250.0	752	-38.00	-231.0	752	-54.00	-273.5	752	-71.50	-216.5	752
1.767
1.800	-77.50	-252.5	754	-77.75	-234.8	754	-57.00	-251.0	754	-59.25	-233.8	754	-36.00	-250.0	754	-37.75	-230.5	754	-58.00	-273.3	754	-72.00	-216.5	754
1.833
1.867	-77.25	-251.8	756	-78.50	-234.3	756	-57.00	-251.0	756	-59.25	-233.8	756	-36.00	-250.0	756	-37.75	-230.5	756	-60.50	-273.3	756	-72.00	-216.5	756
1.900
1.933	-77.25	-251.5	758	-78.75	-233.8	758	-57.25	-251.0	758	-59.25	-233.3	758	-36.25	-249.5	758	-37.75	-230.5	758	-62.00	-273.3	758	-72.75	-216.5	758
1.967
2.000	-77.25	-251.5	760	-78.75	-233.8	760	-57.25	-251.0	760	-59.25	-233.3	760	-36.25	-249.5	760	-38.00	-230.0	760	-63.25	-273.0	760	-71.50	-216.3	760
2.033
2.067	-77.50	-251.3	762	-78.75	-233.8	762	-57.25	-251.0	762	-59.25	-233.3	762	-36.25	-249.5	762	-38.25	-230.0	762	-64.50	-272.5	762	-68.50	-215.8	762
2.100
2.133	-77.50	-251.3	764	-78.75	-233.8	764	-57.25	-251.0	764	-58.50	-233.3	764	-36.25	-249.5	764	-38.25	-230.0	764	-65.00	-272.0	764	-63.50	-214.3	764
2.167
2.200	-77.75	-251.5	766	-78.75	-233.8	766	-57.25	-251.0	766	-58.50	-233.3	766	-36.25	-249.5	766	-38.25	-230.3	766	-65.25	-271.3	766	-61.50	-213.8	766
2.233
2.267	-77.75	-251.5	768	-78.75	-233.8	768	-57.75	-251.0	768	-58.50	-233.3	768	-36.50	-249.8	768	-38.25	-230.3	768	-66.00	-270.5	768	-59.00	-214.0	768
2.300
2.333	-77.75	-252.0	770	-78.75	-233.8	770	-57.75	-251.0	770	-58.75	-234.0	770	-36.50	-249.8	770	-38.25	-230.3	770	-67.25	-270.3	770	-58.25	-214.0	770
2.367
2.400	-77.75	-252.0	772	-79.50	-234.8	772	-57.75	-251.3	772	-58.75	-234.3	772	-36.50	-250.0	772	-38.25	-230.5	772	-67.25	-270.3	772	-59.00	-214.0	772
2.433
2.467	-77.75	-252.0	774	-78.75	-234.3	774	-58.00	-251.0	774	-58.75	-234.3	774	-36.50	-250.0	774	-38.25	-230.8	774	-68.25	-270.3	774	-59.00	-214.0	774
2.500
2.533	-77.75	-251.3	776	-78.25	-234.0	776	-58.00	-251.0	776	-58.75	-234.3	776	-36.50	-250.0	776	-38.25	-230.8	776	-68.00	-269.5	776	-59.75	-213.8	776
2.567
2.600	-77.75	-250.8	778	-78.25	-233.5	778	-58.00	-250.8	778	-58.50	-233.5	778	-36.25	-249.8	778	-38.25	-230.8	778	-68.75	-269.3	778	-60.50	-213.0	778
2.633
2.667	-78.00	-250.3	780	-77.50	-232.8	780	-58.00	-250.8	780	-58.25	-233.3	780	-36.25	-249.8	780	-38.25	-230.0	780	-69.75	-269.0	780	-61.25	-212.5	780
2.700
2.733	-78.00	-250.3	782	-77.50	-232.8	782	-58.00	-250.5	782	-58.00	-233.3	782	-36.25	-249.8	782	-38.25	-230.0	782	-69.75	-269.0	782	-62.25	-212.0	782
2.767
2.800	-78.50	-250.0	784	-77.50	-232.8	784	-58.50	-250.5	784	-58.00	-233.3	784	-36.25	-249.8	784	-38.25	-230.0	784	-70.25	-268.8	784	-62.50	-212.5	784
2.833
2.867	-78.50	-250.0	786	-77.25	-232.8	786	-58.50	-250.3	786	-58.00	-233.3	786	-36.25	-249.8	786	-38.25	-230.0	786	-70.25	-268.8	786	-63.50	-212.5	786
2.900
2.933	-78.50	-250.0	788	-77.25	-232.8	788	-58.50	-250.3	788	-58.50	-233.0	788	-36.25	-249.8	788	-38.25	-230.0	788	-70.25	-268.8	788	-64.25	-212.5	788
2.967
3.000	-78.75	-250.0	790	-77.25	-232.8	790	-58.50	-250.3	790	-58.50	-233.0	790	-36.25	-249.8	790	-38.25	-230.0	790	-70.25	-268.8	790	-65.50	-212.5	790
3.033
3.067	-79.00	-250.0	792	-77.25	-232.8	792	-58.50	-250.3	792	-58.75	-233.0	792	-36.75	-249.5	792	-38.25	-230.0	792	-70.25	-268.8	792	-66.75	-212.8	792
3.100
3.133	-79.00	-250.0	794	-77.25	-232.8	794	-58.50	-250.3	794	-58.75	-233.0	794	-36.75	-249.5	794	-37.50	-230.3	794	-70.25	-268.8	794	-67.50	-212.8	794
3.167
3.200	-79.00	-250.0	796	-77.25	-232.8	796	-58.50	-250.3	796	-58.75	-233.0	796	-36.75	-249.5	796	-37.25	-229.5	796	-71.00	-268.3	796	-68.50	-213.0	796
3.233
3.267	-79.00	-250.0	798	-77.50	-232.8	798	-58.50	-250.3	798	-58.75	-233.0	798	-36.75	-249.5	798	-37.25	-230.3	798	-71.50	-268.0	798	-68.50	-213.3	798
3.300
3.333	-78.75	-250.0	800	-77.50	-232.8	800	-59.00	-249.8	800	-58.75	-233.0	800	-36.75	-249.5	800	-37.25	-230.3	800	-71.50	-267.8	800	-68.50	-213.3	800
3.367
3.400	-78.75	-250.0	802	-78.00	-232.5	802	-59.00	-249.8	802	-59.25	-232.5	802	-36.75	-249.5	802	-37.00	-229.5	802	-72.50	-267.0	802	-69.00	-213.5	802
3.433
3.467	-78.50	-250.0	804	-78.00	-232.5	804	-59.00	-249.8	804	-59.25	-232.5	804	-37.00	-249.5	804	-37.00	-229.5	804	-72.75	-266.8	804	-69.00	-213.5	804
3.500
3.533	-78.50	-250.0	806	-78.00	-232.5	806	-59.00	-249.8	806	-59.25	-232.5	806	-37.00	-249.5	806	-37.00	-229.5	806	-72.75	-266.8	806	-69.00	-213.5	806
3.567
3.600	-78.50	-249.8	808	-77.75	-232.3	808	-59.00	-249.8	808	-59.25	-232.5	808	-37.00	-249.5	808	-37.00	-229.5	808	-72.25	-266.3	808	-70.75	-213.8	808
3.633
3.667	-78.25	-249.5	810	-77.75	-232.3	810	-59.00	-249.8	810	-59.25	-232.5	810	-37.50	-249.5	810	-37.00	-230.0	810	-70.50	-267.3	810	-71.50	-214.0	810
3.700
3.733	-78.25	-249.5	812	-77.75	-232.3	812	-59.00	-249.8	812	-59.25	-232.5	812	-37.50	-249.5	812	-37.00	-230.0	812	-69.75	-267.0	812	-71.50	-214.0	812
3.767
3.800	-78.25	-249.5	814	-77.75	-232.3	814	-59.00	-249.8	814	-59.50	-232.5	814	-37.50	-249.5	814	-37.00	-230.0	814	-68.50	-267.0	814	-71.50	-214.0	814
3.833
3.867	-78.00	-249.5	816	-78.50	-232.3	816	-58.75	-249.8	816	-59.50	-232.5	816	-37.50	-249.5	816	-37.00	-230.0	816	-67.50	-267.0	816	-71.50	-214.0	816
3.900
3.933	-77.50	-249.3	818	-78.50	-232.3	818	-58.75	-249.8	818	-59.50	-232.5	818	-37.50	-249.5	818	-37.00	-229.5	818	-65.75	-267.0	818	-71.50	-214.0	818
3.967
4.000	-77.25	-249.3	820	-78.50	-232.3	820	-58.25	-249.8	820	-59.50	-232.5	820	-37.75	-249.3	820	-37.00	-229.3	820	-61.25	-268.0	820	-71.50	-214.0	820
4.033
4.067	-77.00	-249.0	822	-78.50	-232.3	822	-58.00	-249.5	822	-59.75	-231.8	822	-38.50	-248.8	822	-37.00	-229.3	822	-59.25	-268.5	822	-71.50	-214.0	822
4.100
4.133	-76.50	-249.0	824	-78.50	-232.3	824	-57.75	-249.3	824	-59.75	-231.5	824	-38.50	-248.5	824	-37.00	-228.8	824	-56.25	-268.0	824	-71.50	-214.0	824
4.167
4.200	-76.50	-249.3	826	-78.50	-232.3	826	-57.75	-249.3	826	-59.75	-231.5	826	-38.75	-248.3	826	-37.00	-228.8	826	-54.75	-268.0	826	-72.25	-214.3	826
4.233
4.267	-75.75	-249.8	828	-79.00	-232.8	828	-57.00	-249.3	828	-59.50	-231.5	828	-38.75	-248.3	828	-37.00	-228.8	828	-53.00	-268.0	828	-72.75	-214.3	828
4.300
4.333	-75.75	-250.0	830	-79.25	-232.8	830	-57.00	-249.0	830	-59.50	-231.5	830	-38.25	-248.3	830	-37.25	-228.5	830	-52.50	-268.0	830	-72.75	-214.3	830
4.367
4.400	-76.25	-250.0	832	-79.75	-233.0	832	-57.00	-249.0	832	-59.50	-231.8	832	-38.25	-248.3	832	-37.25	-228.5	832	-52.50	-268.0	832	-72.75	-214.3	832
4.433
4.467	-76.25	-250.0	834	-79.75	-233.0	834	-57.00	-249.0	834	-59.50	-231.8	834	-38.00	-248.0	834	-37.50	-228.5	834	-53.50	-267.5	834	-72.50	-214.3	834
4.500
4.533	-76.50	-250.0	836	-79.75	-233.0	836	-57.00	-249.0	836	-59.50	-231.8	836	-38.00	-247.8	836	-37.75	-228.5	836	-54.75	-268.0	836	-71.50	-214.0	836
4.567
4.600	-77.25	-250.0	838	-79.50	-233.0	838	-57.00	-249.0	838	-59.50	-231.8	838	-38.00	-247.8	838	-37.75	-228.5	838	-57.50	-268.5	838	-68.50	-213.8	838
4.633
4.667	-77.25	-250.0	840	-79.50	-232.8	840	-57.00	-249.3	840	-59.50	-231.8	840	-37.50	-248.0	840	-37.75	-228.5	840	-60.75	-268.8	840	-68.50	-213.8	840
4.700
4.733	-78.00	-250.0	842	-79.50	-232.8	842	-57.75	-249.3	842	-60.00	-232.5	842	-37.50	-248.0	842	-37.75	-229.0	842	-62.00	-268.8	842	-68.25	-213.8	842
4.767
4.800	-78.00	-250.3	844	-79.50	-232.8	844	-58.25	-249.3	844	-60.00	-232.5	844	-37.75	-248.5	844	-38.75	-229.5	844	-64.50	-269.5	844	-68.00	-214.3	844
4.833
4.867	-78.50	-250.3	846	-79.50	-233.0	846	-58.25	-249.3	846	-60.00	-232.5	846	-38.00	-249.3	846	-39.50	-229.8	846	-67.00	-270.5	846	-69.00	-214.3	846
4.900
4.933	-79.50	-250.3	848	-79.50	-233.0	848	-59.50	-249.3	848	-60.00	-232.5	848	-38.00	-249.3	848	-39.50	-229.8	848	-69.00	-270.5	848	-69.00	-214.3	848
4.967
5.000	-79.50	-250.0	850	-80.00	-232.8	850	-59.75	-249.5	850	-60.25	-232.5	850	-38.00	-249.3	850	-39.50	-229.8	850	-70.75	-270.5	850	-69.00	-214.3	850
5.033
5.067	-79.75	-249.8	852	-80.25	-232.5	852	-60.25	-249.5	852	-60.75	-232.5	852	-38.75	-248.8	852	-40.00	-229.5	852	-72.00	-269.8	852	-69.00	-214.3	852
5.100
5.133	-80.50	-249.5	854	-81.00	-232.3	854	-60.75	-249.3	854	-61.25	-232.5	854	-39.00	-248.3	854	-40.50	-229.3	854	-73.75	-268.0	854	-70.25	-214.3	854
5.167
5.200	-80.00	-249.3	856	-81.00	-232.3	856	-61.25	-249.0	856	-61.25	-232.5	856	-39.00	-248.3	856	-41.00	-228.8	856	-74.25	-267.0	856	-71.00	-214.0	856
5.233
5.267	-79.25	-248.5	858	-80.75	-231.8	858	-61.25	-248.5	858	-61.00	-231.8	858	-39.00	-247.8	858	-41.00	-228.8	858	-74.50	-266.0	858	-71.00	-213.8	858
5.300
5.333	-79.25	-248.3	860	-80.50	-231.3	860	-60.75	-248.0	860	-61.50	-229.5	860	-39.25	-247.0	860	-41.00	-228.3	860	-74.25	-264.0	860	-71.25	-213.3	860
5.367
5.400	-79.00	-248.3	862	-80.50	-231.0	862	-60.75	-247.8	862	-61.50	-229.3	862	-39.25	-247.0	862	-41.00	-228.3	862	-74.25	-262.8	862	-71.25	-213.0	862
5.433
5.467	-78.75	-248.3	864	-80.50	-231.0	864	-60.75	-247.8	864	-61.50	-229.3	864	-39.25	-246.3	864	-41.00	-228.3	864	-72.75	-262.8	864	-71.25	-212.8	864
5.500
5.533	-78.75	-248.3	866	-80.50	-231.3	866	-60.75	-247.5	866	-61.50	-229.3	866	-39.75	-246.0	866	-41.00	-228.3	866	-71.25	-262.8	866	-72.00	-213.0	866
5.567
5.600	-78.25	-248.5	868	-80.50	-231.8	868	-60.75	-247.5	868	-61.25	-229.8	868	-39.75	-246.8	868	-41.00	-228.3	868	-67.75	-262.5	868	-72.75	-213.0	868
5.633
5.667	-78.75	-249.3	870	-80.75	-232.3	870	-60.75	-247.8	870	-61.25	-229.8	870	-39.75	-246.8	870	-41.00	-228.3	870	-66.25	-262.5	870	-73.25	-213.0	870
5.700
5.733	-78.75	-250.3	872	-80.75	-233.0	872	-60.50	-248.0	872	-61.75	-230.8	872	-39.75	-246.8	872	-41.00	-228.3	872	-63.50	-263.5	872	-73.75	-213.5	872
5.767
5.800	-78.75	-250.8	874	-81.25	-233.5	874	-60.50	-248.3	874	-62.00	-230.8	874	-39.75	-247.3	874	-41.00	-229.0	874	-61.50	-263.0	874	-74.00	-213.8	874
5.833
5.867	-78.75	-250.8	876	-81.75	-233.3	876	-60.50	-248.3	876	-62.00	-231.0	876	-40.00	-247.3	876	-41.00	-229.5	876	-61.50	-263.0	876	-74.00	-213.8	876
5.900
5.933	-78.75	-250.8	878	-81.75	-233.3	878	-60.50	-248.5	878	-62.00	-231.0	878	-40.00	-247.3	878	-41.00	-229.5	878	-61.50	-263.0	878	-74.00	-213.8	878
5.967
6.000	-78.75	-250.8	880	-81.25	-233.0	880	-60.50	-248.5	880	-62.00	-231.0	880	-40.25	-246.8	880	-41.00	-229.5	880	-61.50	-263.0	880	-73.50	-213.5	880
6.033
6.067	-78.75	-249.8	882	-81.25	-232.5	882	-60.25	-247.8	882	-61.75	-230.3	882	-39.75	-247.0	882	-41.00	-229.0	882	-62.00	-262.0	882	-72.50	-212.5	882
6.100
6.133	-78.75	-249.3	884	-81.25	-231.8	884	-60.25	-247.3	884	-61.75	-230.0	884	-40.25	-246.3	884	-41.00	-229.0	884	-62.75	-262.0	884	-71.25	-211.8	884
6.167
6.200	-79.25	-248.0	886	-81.25	-231.0	886	-60.00	-246.5	886	-61.75	-229.3	886	-40.25	-245.5	886	-40.50	-227.8	886	-62.75	-261.5	886	-71.25	-211.5	886
6.233
6.267	-79.25	-247.3	888	-81.50	-229.5	888	-60.25	-245.8	888	-61.75	-227.3	888	-40.50	-244.3	888	-40.50	-226.5	888	-63.25	-260.0	888	-71.25	-211.0	888
6.300
6.333	-79.25	-246.5	890	-81.50	-228.8	890	-59.50	-243.5	890	-61.50	-226.3	890	-40.50	-244.3	890	-40.00	-225.5	890	-57.25	-261.3	890	-70.75	-209.0	890
6.367
6.400	-79.25	-245.0	892	-81.50	-228.3	892	-59.00	-242.5	892	-61.25	-225.3	892	-40.50	-242.0	892	-40.00	-225.0	892	-51.25	-261.0	892	-70.75	-208.5	892
6.433
6.467	-79.25	-244.5	894	-81.25	-227.0	894	-59.00	-242.0	894	-60.75	-224.3	894	-39.50	-242.0	894	-39.25	-224.0	894	-50.50	-259.8	894	-70.50	-207.0	894
6.500
6.533	-79.25	-243.0	896	-81.00	-225.5	896	-58.75	-241.5	896	-60.50	-223.8	896	-39.50	-240.8	896	-39.25	-223.5	896	-47.00	-258.8	896	-70.50	-207.0	896
6.567
6.600	-79.25	-242.8	898	-81.00	-224.8	898	-58.75	-241.0	898	-60.50	-223.8	898	-39.25	-240.3	898	-39.50	-222.8	898	-46.75	-258.5	898	-70.25	-206.0	898
6.633
6.667	-79.25	-242.5	900	-80.75	-225.0	900	-58.75	-241.0	900	-60.50	-223.3	900	-39.00	-239.5	900	-39.50	-222.8	900	-46.75	-258.5	900	-70.00	-205.3	900
6.700
6.733	-79.25	-242.3	902	-80.75	-224.5	902	-58.75	-241.0	902	-60.50	-223.3	902	-38.75	-239.3	902	-39.50	-222.8	902	-49.00	-259.0	902	-70.25	-205.5	902
6.767
6.800	-79.00	-241.5	904	-80.50	-224.3	904	-58.75	-241.0	904	-60.50	-223.3	904	-37.75	-238.8	904	-39.25	-222.3	904	-52.50	-260.3	904	-70.25	-205.5	904
6.833
6.867	-79.00	-241.3	906	-80.25	-223.8	906	-58.75	-241.0	906	-60.25	-222.8	906	-38.25	-238.8	906	-38.50	-221.3	906	-57.00	-260.3	906	-69.75	-204.8	906
6.900
6.933	-78.50	-241.0	908	-80.00	-223.5	908	-58.50	-240.5	908	-59.75	-221.8	908	-38.00	-238.8	908	-38.50	-221.3	908	-58.25	-260.3	908	-69.75	-204.8	908
6.967
7.000	-78.00	-240.5	910	-79.50	-223.0	910	-58.00	-239.8	910	-59.75	-221.8	910	-36.75	-238.5	910	-37.75	-220.3	910	-59.50	-259.8	910	-69.75	-204.5	910
7.033
7.067	-78.00	-240.5	912	-79.50	-223.0	912	-57.75	-239.3	912	-59.25	-221.0	912	-36.00	-238.3	912	-37.25	-219.8	912	-60.50	-258.5	912	-69.50	-204.5	912
7.100
7.133	-78.00	-240.5	914	-79.50	-223.0	914	-57.75	-239.3	914	-58.75	-220.8	914	-36.00	-238.3	914	-37.25	-219.8	914	-62.00	-258.5	914	-68.75	-203.5	914
7.167
7.200	-78.25	-240.5	916	-79.50	-222.8	916	-57.75	-239.3	916	-58.75	-220.8	916	-36.50	-238.0	916	-37.25	-219.8	916	-63.00	-258.5	916	-68.50	-204.0	916
7.233
7.267	-78.50	-240.5	918	-79.50	-222.5	918	-57.75	-239.3	918	-58.75	-220.8	918	-36.50	-238.0	918	-37.50	-220.5	918	-64.25	-258.5	918	-69.00	-204.0	918
7.300
7.333	-78.50	-240.0	920	-79.50	-222.5	920	-58.25	-239.3	920	-59.00	-221.3	920	-36.50	-238.0	920	-37.75	-220.5	920	-64.50	-258.5	920	-69.00	-204.0	920
7.367
7.400	-78.50	-240.0	922	-79.25	-222.5	922	-58.25	-239.3	922	-59.00	-221.3	922	-36.50	-238.0	922	-37.75	-220.5	922	-64.50	-258.5	922	-70.00	-204.0	922
7.433
7.467	-78.75	-240.0	924	-79.00	-222.5	924	-57.75	-239.3	924	-59.00	-221.3	924	-36.50	-238.0	924	-37.75	-220.5	924	-64.50	-258.5	924	-70.00	-204.0	924
7.500
7.533	-78.75	-240.0	926	-78.75	-222.5	926	-57.75	-239.3	926	-59.00	-221.3	926	-36.50	-238.0	926	-37.50	-220.5	926	-64.50	-258.5	926	-70.00	-204.0	926
7.567
7.600	-78.75	-240.0	928	-78.75	-222.5	928	-57.75	-239.0	928	-59.00	-220.8	928	-36.50	-238.0	928	-37.50	-220.5	928	-65.50	-258.5	928	-70.00	-204.0	928
7.633
7.667	-78.75	-240.0	930	-78.75	-222.5	930	-57.75	-239.0	930	-59.00	-220.8	930	-36.50	-238.0	930	-37.50	-220.5	930	-65.75	-258.5	930	-70.00	-204.0	930
7.700
7.733	-79.00	-240.0	932	-78.75	-222.5	932	-57.75	-239.0	932	-59.25	-221.0	932	-36.50	-238.0	932	-37.50	-220.5	932	-65.75	-258.5	932	-70.00	-204.0	932
7.767
7.800	-79.00	-240.0	934	-78.75	-222.8	934	-57.75	-239.3	934	-59.25	-221.0	934	-36.50	-238.0	934	-37.50	-220.5	934	-65.75	-258.5	934	-70.00	-204.0	934
7.833
7.867	-79.00	-240.5	936	-78.75	-223.3	936	-57.75	-239.5	936	-59.75	-221.8	936	-36.50	-238.5	936	-37.50	-221.0	936	-66.50	-259.3	936	-71.00	-204.3	936
7.900
7.933	-78.75	-241.5	938	-78.75	-223.8	938	-57.75	-240.0	938	-59.50	-222.3	938	-37.00	-240.5	938	-37.75	-221.8	938	-67.25	-260.3	938	-72.25	-206.0	938
7.967
8.000	-79.00	-241.5	940	-78.75	-224.5	940	-57.75	-240.5	940	-59.50	-222.8	940	-37.00	-240.0	940	-37.50	-222.0	940	-67.25	-261.3	940	-72.75	-206.5	940
8.033
8.067	-78.75	-242.0	942	-79.00	-225.3	942	-57.75	-241.0	942	-59.50	-223.0	942	-37.00	-240.0	942	-37.50	-222.0	942	-67.25	-261.3	942	-73.50	-207.0	942
8.100
8.133	-78.75	-242.0	944	-79.00	-225.3	944	-57.50	-241.5	944	-59.50	-223.0	944	-37.00	-240.0	944	-37.25	-222.5	944	-67.25	-261.3	944	-73.50	-207.0	944
8.167
8.200	-78.50	-242.0	946	-79.00	-225.3	946	-58.00	-241.8	946	-59.50	-223.0	946	-37.00	-240.0	946	-37.25	-222.5	946	-67.25	-261.3	946	-72.75	-207.5	946
8.233
8.267	-78.25	-242.0	948	-79.50	-225.8	948	-58.00	-241.8	948	-59.50	-223.8	948	-37.00	-240.3	948	-37.25	-222.5	948	-67.25	-261.3	948	-72.25	-207.0	948
8.300
8.333	-78.25	-242.3	950	-78.75	-226.0	950	-58.00	-241.8	950	-59.50	-223.8	950	-37.00	-240.3	950	-37.50	-222.8	950	-67.75	-261.3	950	-70.50	-206.3	950
8.367
8.400	-78.25	-242.3	952	-79.25	-225.8	952	-58.00	-241.8	952	-59.00	-223.3	952	-37.25	-240.3	952	-37.50	-222.8	952	-68.75	-261.0	952	-67.75	-205.0	952
8.433
8.467	-78.25	-242.0	954	-79.25	-225.8	954	-58.25	-241.5	954	-58.00	-223.0	954	-37.00	-240.3	954	-37.50	-222.8	954	-68.75	-261.0	954	-64.75	-204.0	954
8.500
8.533	-78.25	-242.0	956	-79.25	-225.3	956	-58.50	-241.5	956	-58.00	-222.8	956	-37.00	-240.3	956	-37.50	-222.8	956	-70.75	-260.3	956	-60.50	-202.5	956
8.567
8.600	-78.25	-241.5	958	-79.25	-224.8	958	-59.25	-241.3	958	-58.00	-222.8	958	-37.00	-240.3	958	-37.50	-222.8	958	-72.00	-260.3	958	-58.50	-202.5	958
8.633
8.667	-78.00	-241.3	960	-79.50	-224.8	960	-59.00	-241.5	960	-57.50	-222.3	960	-37.00	-240.3	960	-37.50	-222.8	960	-72.25	-259.5	960	-57.00	-203.0	960
8.700
8.733	-78.00	-241.3	962	-79.50	-224.5	962	-59.25	-241.5	962	-57.50	-222.3	962	-37.00	-240.3	962	-37.50	-222.8	962	-72.75	-259.0	962	-57.00	-203.0	962
8.767
8.800	-78.75	-241.0	964	-79.25	-224.3	964	-59.25	-241.5	964	-57.50	-222.3	964	-37.00	-240.3	964	-37.50	-222.5	964	-73.50	-257.8	964	-58.50	-202.8	964
8.833
8.867	-78.75	-240.5	966	-79.00	-223.8	966	-59.25	-241.5	966	-57.50	-222.3	966	-37.00	-240.0	966	-37.50	-222.5	966	-73.25	-257.8	966	-60.50	-202.8	966
8.900
8.933	-79.25	-240.0	968	-78.75	-223.3	968	-59.25	-241.5	968	-57.50	-222.3	968	-37.00	-239.8	968	-37.50	-222.5	968	-73.25	-257.8	968	-61.75	-202.5	968
8.967
9.000	-79.25	-239.5	970	-78.50	-222.5	970	-59.75	-240.5	970	-57.50	-222.3	970	-37.00	-239.8	970	-37.50	-222.5	970	-74.25	-257.3	970	-61.75	-202.5	970
9.033
9.067	-79.50	-239.5	972	-77.75	-222.3	972	-59.25	-240.0	972	-57.50	-222.3	972	-37.00	-239.8	972	-37.75	-222.5	972	-73.75	-257.3	972	-62.50	-202.3	972
9.100
9.133	-79.25	-239.0	974	-77.75	-221.8	974	-59.25	-239.5	974	-57.50	-222.0	974	-38.00	-239.5	974	-37.75	-222.5	974	-71.50	-257.5	974	-63.25	-202.3	974
9.167
9.200	-79.50	-238.8	976	-77.25	-221.5	976	-59.00	-239.5	976	-57.50	-222.0	976	-38.00	-239.5	976	-37.75	-222.5	976	-67.50	-258.3	976	-64.50	-202.0	976
9.233
9.267	-79.50	-238.8	978	-77.25	-221.3	978	-58.50	-239.5	978	-58.00	-222.0	978	-38.00	-239.5	978	-37.75	-222.5	978	-64.75	-258.5	978	-65.75	-201.8	978
9.300
9.333	-79.50	-238.8	980	-77.25	-221.3	980	-58.25	-239.8	980	-58.00	-221.5	980	-38.25	-239.0	980	-37.75	-222.5	980	-63.00	-258.5	980	-66.75	-201.8	980
9.367
9.400	-79.25	-238.5	982	-77.00	-221.0	982	-58.00	-239.8	982	-58.00	-221.5	982	-38.25	-239.0	982	-37.75	-222.5	982	-60.75	-259.0	982	-68.25	-201.5	982
9.433
9.467	-79.25	-238.5	984	-77.00	-221.0	984	-57.50	-239.5	984	-58.00	-221.5	984	-38.25	-239.0	984	-37.50	-222.3	984	-58.25	-260.0	984	-69.75	-201.5	984
9.500
9.533	-79.25	-238.5	986	-77.00	-221.0	986	-57.50	-239.0	986	-58.50	-221.0	986	-38.25	-239.0	986	-37.50	-222.3	986	-56.75	-260.5	986	-70.50	-201.5	986
9.567
9.600	-79.00	-238.5	988	-77.00	-221.0	988	-57.50	-239.0	988	-58.50	-221.0	988	-38.50	-239.0	988	-37.50	-222.3	988	-56.75	-260.8	988	-70.50	-201.5	988
9.633
9.667	-78.75	-238.0	990	-77.25	-220.5	990	-57.00	-238.8	990	-58.50	-220.8	990	-38.75	-238.5	990	-37.00	-222.0	990	-56.75	-260.8	990	-70.50	-201.5	990
9.700
9.733	-78.00	-237.5	992	-77.25	-220.5	992	-57.00	-238.8	992	-58.50	-220.8	992	-38.75	-238.5	992	-37.00	-222.0	992	-58.75	-260.8	992	-70.50	-201.5	992
9.767
9.800	-78.00	-237.5	994	-77.75	-221.0	994	-57.50	-239.0	994	-58.50	-220.8	994	-38.75	-238.5	994	-37.00	-222.0	994	-61.50	-261.0	994	-70.50	-201.5	994
9.833
9.867	-77.50	-237.5	996	-77.75	-221.0	996	-57.50	-238.8	996	-58.00	-221.0	996	-38.75	-238.5	996	-37.00	-222.0	996	-63.25	-260.5	996	-68.75	-201.5	996
9.900
9.933	-77.50	-237.5	998	-77.75	-220.8	998	-57.25	-238.8	998	-58.00	-221.0	998	-38.75	-238.5	998	-37.00	-222.0	998	-65.25	-260.5	998	-66.25	-201.8	998
9.967
10.000	-77.00	-237.8	1000	-77.75	-220.8	1000	-57.50	-238.8	1000	-58.00	-220.8	1000	-38.75	-238.5	1000	-37.00	-222.0	1000	-65.75	-260.5	1000	-63.75	-201.8	1000
10.033
10.067	-77.00	-238.0	1002	-78.00	-220.8	1002	-57.50	-238.8	1002	-57.50	-220.5	1002	-38.75	-238.5	1002	-37.25	-221.5	1002	-66.25	-259.8	1002	-59.75	-201.8	1002
10.100
10.133	-77.00	-238.0	1004	-78.00	-221.0	1004	-58.00	-238.8	1004	-57.25	-220.3	1004	-38.00	-238.3	1004	-37.50	-221.3	1004	-66.25	-259.8	1004	-58.75	-201.5	1004
10.167
10.200	-76.50	-238.3	1006	-78.00	-221.3	1006	-58.00	-238.8	1006	-57.25	-220.3	1006	-37.00	-238.0	1006	-37.50	-221.3	1006	-67.00	-259.8	1006	-58.75	-201.5	1006
10.233
10.267	-76.50	-238.3	1008	-78.00	-221.3	1008	-57.75	-238.8	1008	-57.25	-220.3	1008	-36.75	-237.8	1008	-37.50	-221.3	1008	-67.00	-259.5	1008	-58.75	-201.5	1008
10.300
10.333	-76.75	-238.3	1010	-78.00	-221.3	1010	-57.75	-238.8	1010	-57.25	-220.3	1010	-36.00	-238.3	1010	-37.50	-221.3	1010	-67.00	-259.5	1010	-58.50	-201.5	1010
10.367
10.400	-76.50	-238.5	1012	-78.25	-221.5	1012	-57.50	-239.0	1012	-57.25	-220.0	1012	-35.50	-237.8	1012	-37.50	-221.3	1012	-67.50	-259.5	1012	-58.50	-201.5	1012
10.433
10.467	-77.25	-239.0	1014	-78.25	-221.5	1014	-57.50	-239.3	1014	-57.25	-220.0	1014	-35.50	-237.8	1014	-37.50	-221.5	1014	-68.50	-258.8	1014	-58.75	-201.5	1014
10.500
10.533	-77.50	-239.3	1016	-77.75	-221.5	1016	-57.50	-239.3	1016	-57.25	-220.0	1016	-35.25	-238.0	1016	-37.50	-221.5	1016	-69.00	-258.5	1016	-60.50	-201.5	1016
10.567
10.600	-77.50	-239.3	1018	-77.75	-222.0	1018	-57.50	-239.3	1018	-57.00	-220.3	1018	-35.25	-238.0	1018	-37.50	-221.5	1018	-69.00	-258.5	1018	-63.00	-200.8	1018
10.633
10.667	-77.50	-239.3	1020	-77.50	-222.0	1020	-57.50	-239.0	1020	-57.00	-220.5	1020	-34.75	-239.0	1020	-37.50	-221.5	1020	-69.00	-258.5	1020	-63.25	-200.8	1020
10.700
10.733	-77.50	-239.3	1022	-77.25	-222.3	1022	-57.50	-239.0	1022	-57.00	-220.8	1022	-34.75	-239.0	1022	-37.50	-221.5	1022	-66.25	-259.3	1022	-64.00	-200.8	1022
10.767
10.800	-78.00	-239.3	1024	-77.25	-222.3	1024	-57.50	-239.0	1024	-57.25	-220.8	1024	-36.25	-239.0	1024	-37.50	-221.5	1024	-65.00	-259.5	1024	-66.00	-201.3	1024
10.833
10.867	-78.00	-239.3	1026	-77.25	-222.3	1026	-57.50	-239.0	1026	-57.25	-220.8	1026	-36.25	-239.0	1026	-37.50	-221.5	1026	-62.25	-260.0	1026	-66.75	-201.3	1026
10.900
10.933	-78.00	-239.3	1028	-77.00	-222.3	1028	-57.50	-239.0	1028	-57.25	-220.8	1028	-36.25	-239.0	1028	-37.25	-222.0	1028	-60.75	-261.0	1028	-67.75	-201.5	1028
10.967
11.000	-78.75	-239.3	1030	-77.00	-222.0	1030	-57.00	-239.5	1030	-57.25	-220.8	1030	-36.50	-239.0	1030	-37.25	-222.0	1030	-59.00	-262.0	1030	-67.75	-201.5	1030
11.033
11.067	-78.75	-239.3	1032	-77.00	-222.0	1032	-57.00	-239.5	1032	-57.75	-221.3	1032	-36.50	-239.0	1032	-37.25	-222.3	1032	-57.50	-262.5	1032	-67.75	-201.5	1032
11.100
11.133	-78.25	-239.8	1034	-77.00	-222.3	1034	-57.00	-239.5	1034	-57.75	-221.3	1034	-36.50	-239.0	1034	-37.00	-221.8	1034	-57.50	-262.5	1034	-68.25	-201.8	1034
11.167
11.200	-78.50	-239.8	1036	-77.00	-222.3	1036	-57.00	-240.0	1036	-57.75	-221.3	1036	-36.75	-239.8	1036	-37.00	-221.8	1036	-57.50	-262.5	1036	-68.25	-201.8	1036
11.233
11.267	-78.50	-239.8	1038	-77.00	-222.3	1038	-57.00	-240.0	1038	-57.75	-221.3	1038	-37.00	-240.3	1038	-37.00	-221.8	1038	-57.50	-262.5	1038	-68.25	-201.8	1038
11.300
11.333	-78.50	-239.3	1040	-76.75	-221.8	1040	-57.75	-239.3	1040	-57.75	-221.3	1040	-37.00	-240.3	1040	-36.50	-221.3	1040	-60.50	-262.5	1040	-68.50	-201.8	1040
11.367
11.400	-78.50	-238.8	1042	-76.75	-221.5	1042	-57.75	-239.3	1042	-57.75	-221.3	1042	-37.00	-240.3	1042	-36.25	-221.0	1042	-62.50	-262.5	1042	-68.50	-201.8	1042
11.433
11.467	-78.50	-238.8	1044	-76.75	-221.5	1044	-57.50	-239.0	1044	-57.75	-221.3	1044	-37.25	-240.0	1044	-36.25	-221.0	1044	-64.75	-262.0	1044	-68.50	-201.8	1044
11.500
11.533	-78.50	-238.5	1046	-77.00	-221.0	1046	-57.50	-239.0	1046	-57.75	-221.3	1046	-37.25	-240.0	1046	-36.00	-220.8	1046	-65.50	-261.5	1046	-66.25	-201.3	1046
11.567
11.600	-78.25	-237.8	1048	-77.00	-220.8	1048	-57.50	-239.0	1048	-57.75	-221.3	1048	-37.25	-239.5	1048	-36.00	-220.8	1048	-67.00	-260.8	1048	-64.00	-200.8	1048
11.633
11.667	-78.00	-237.5	1050	-77.00	-220.8	1050	-58.00	-239.0	1050	-57.75	-221.0	1050	-37.50	-239.8	1050	-36.00	-220.8	1050	-68.00	-259.3	1050	-59.50	-199.5	1050
11.700
11.733	-78.00	-237.5	1052	-77.00	-220.8	1052	-58.50	-239.0	1052	-57.75	-221.0	1052	-37.50	-239.8	1052	-36.00	-220.8	1052	-69.00	-258.8	1052	-56.75	-200.0	1052
11.767
11.800	-78.00	-237.3	1054	-77.00	-220.8	1054	-58.50	-238.8	1054	-57.25	-220.5	1054	-37.50	-239.8	1054	-36.00	-220.8	1054	-70.00	-258.5	1054	-55.75	-199.8	1054
11.833
11.867	-78.00	-237.3	1056	-77.00	-220.8	1056	-58.50	-238.8	1056	-56.75	-220.3	1056	-37.50	-239.3	1056	-36.00	-220.8	1056	-70.00	-258.5	1056	-55.75	-199.8	1056
11.900
11.933	-78.00	-236.8	1058	-77.00	-220.8	1058	-58.25	-238.3	1058	-56.75	-220.3	1058	-37.50	-239.3	1058	-36.50	-220.5	1058	-70.75	-257.5	1058	-55.75	-199.8	1058
11.967
12.000	-78.00	-236.8	1060	-77.00	-220.8	1060	-58.25	-238.3	1060	-56.75	-220.3	1060	-37.50	-239.3	1060	-36.50	-220.3	1060	-71.25	-257.5	1060	-55.75	-199.8	1060
12.033
12.067	-77.75	-236.8	1062	-77.00	-220.8	1062	-58.75	-238.0	1062	-56.75	-220.0	1062	-37.50	-239.3	1062	-36.50	-220.3	1062	-71.25	-257.0	1062	-57.00	-199.8	1062
12.100
12.133	-78.00	-236.5	1064	-77.00	-220.5	1064	-59.00	-238.0	1064	-56.75	-220.0	1064	-37.00	-239.0	1064	-36.50	-220.3	1064	-71.50	-256.5	1064	-58.25	-199.3	1064
12.167
12.200	-78.00	-236.5	1066	-77.00	-220.5	1066	-59.25	-237.8	1066	-56.75	-220.0	1066	-37.00	-239.0	1066	-37.00	-220.5	1066	-71.75	-256.0	1066	-59.00	-199.0	1066
12.233
12.267	-78.00	-235.8	1068	-77.00	-220.0	1068	-59.25	-237.8	1068	-56.50	-219.5	1068	-37.00	-239.0	1068	-37.00	-220.5	1068	-72.00	-255.0	1068	-60.25	-198.5	1068
12.300
12.333	-78.25	-235.8	1070	-77.00	-220.0	1070	-59.25	-237.0	1070	-56.50	-219.5	1070	-37.00	-238.8	1070	-37.00	-220.5	1070	-72.00	-255.0	1070	-60.25	-198.5	1070
12.367
12.400	-78.25	-236.0	1072	-77.00	-220.0	1072	-59.25	-237.0	1072	-56.50	-219.5	1072	-37.00	-238.8	1072	-37.00	-220.5	1072	-72.00	-255.0	1072	-60.25	-198.5	1072
12.433
12.467	-78.25	-236.0	1074	-77.00	-220.3	1074	-59.25	-237.3	1074	-56.75	-219.5	1074	-37.25	-238.5	1074	-37.00	-220.5	1074	-72.50	-255.5	1074	-61.75	-198.5	1074
12.500
12.533	-78.75	-235.8	1076	-77.00	-220.3	1076	-59.25	-237.3	1076	-56.75	-219.5	1076	-37.25	-238.5	1076	-37.00	-220.5	1076	-71.00	-256.0	1076	-62.75	-198.3	1076
12.567
12.600	-78.75	-235.8	1078	-77.00	-220.3	1078	-59.00	-237.5	1078	-56.75	-219.5	1078	-37.75	-238.5	1078	-37.00	-220.5	1078	-69.25	-257.3	1078	-64.25	-198.3	1078
12.633
12.667	-78.75	-235.8	1080	-76.50	-219.5	1080	-59.00	-237.5	1080	-57.00	-219.5	1080	-37.75	-238.5	1080	-36.50	-220.3	1080	-67.00	-258.0	1080	-65.00	-198.3	1080
12.700
12.733	-78.25	-235.8	1082	-76.50	-219.5	1082	-58.75	-237.5	1082	-57.00	-219.5	1082	-38.25	-237.8	1082	-36.50	-220.3	1082	-65.00	-258.0	1082	-66.50	-198.8	1082
12.767
12.800	-78.00	-235.8	1084	-76.50	-219.5	1084	-58.75	-237.5	1084	-57.25	-219.3	1084	-38.25	-237.8	1084	-36.50	-220.3	1084	-63.25	-258.5	1084	-67.50	-199.5	1084
12.833
12.867	-78.00	-235.8	1086	-76.50	-219.8	1086	-58.50	-237.5	1086	-57.25	-219.3	1086	-38.00	-237.8	1086	-36.50	-220.3	1086	-63.00	-258.5	1086	-68.50	-200.3	1086
12.900
12.933	-78.00	-235.8	1088	-76.50	-219.8	1088	-58.50	-237.5	1088	-57.75	-219.3	1088	-38.00	-237.8	1088	-36.50	-219.8	1088	-63.00	-258.5	1088	-70.00	-200.3	1088
12.967
13.000	-77.75	-236.0	1090	-76.50	-219.8	1090	-58.50	-237.5	1090	-57.75	-219.3	1090	-38.00	-237.8	1090	-36.50	-219.8	1090	-63.00	-258.5	1090	-70.00	-200.3	1090
13.033
13.067	-77.75	-236.0	1092	-76.50	-219.5	1092	-58.50	-237.5	1092	-57.75	-219.3	1092	-38.00	-237.8	1092	-36.50	-219.8	1092	-65.00	-257.8	1092	-70.50	-200.0	1092
13.100
13.133	-77.50	-235.8	1094	-76.50	-219.5	1094	-58.50	-237.5	1094	-57.75	-219.3	1094	-38.00	-237.8	1094	-36.50	-219.8	1094	-66.50	-257.5	1094	-70.50	-200.0	1094
13.167
13.200	-77.50	-235.5	1096	-76.75	-219.5	1096	-58.50	-237.5	1096	-57.75	-219.3	1096	-38.75	-237.5	1096	-36.50	-219.8	1096	-67.50	-256.8	1096	-70.00	-199.8	1096
13.233
13.267	-77.50	-235.3	1098	-77.25	-219.3	1098	-58.75	-237.0	1098	-57.75	-219.3	1098	-39.00	-237.5	1098	-36.50	-219.8	1098	-68.00	-256.3	1098	-69.00	-199.3	1098
13.300
13.333	-77.00	-235.5	1100	-77.25	-219.3	1100	-58.75	-237.0	1100	-57.75	-219.3	1100	-39.00	-237.5	1100	-36.50	-219.8	1100	-69.00	-256.3	1100	-66.25	-199.3	1100
