## Supplementary material for "Trunk muscle activity across various trunk–limb coordination patterns in centipede locomotion": Data S1: rubi-slow-#1-3-track.csv

#multi:
	mass A			mass B			mass C			mass D			mass E			mass F			mass G			mass H
t	x	y	frame	x	y	frame	x	y	frame	x	y	frame	x	y	frame	x	y	frame	x	y	frame	x	y	frame
0.000	-73.75	-205.8	900	-68.75	-189.0	900	-55.75	-212.0	900	-48.75	-195.5	900	-35.25	-218.8	900	-29.75	-202.0	900	-74.75	-226.0	900	-37.50	-179.3	900
0.033
0.067	-73.75	-205.5	902	-68.75	-189.0	902	-55.75	-212.0	902	-49.00	-195.5	902	-34.75	-218.8	902	-29.50	-202.0	902	-75.50	-226.0	902	-38.50	-178.3	902
0.100
0.133	-74.00	-205.3	904	-68.75	-189.0	904	-56.25	-211.8	904	-49.25	-195.5	904	-34.75	-218.8	904	-29.50	-201.5	904	-75.75	-225.3	904	-40.75	-176.0	904
0.167
0.200	-74.00	-205.0	906	-69.00	-189.0	906	-56.25	-211.5	906	-48.75	-195.5	906	-34.75	-218.8	906	-30.00	-201.5	906	-76.50	-224.3	906	-42.75	-175.3	906
0.233
0.267	-74.25	-205.0	908	-69.00	-189.0	908	-56.25	-211.5	908	-48.50	-195.5	908	-34.75	-218.8	908	-29.75	-201.5	908	-75.00	-223.3	908	-45.25	-174.5	908
0.300
0.333	-74.50	-205.0	910	-69.00	-189.0	910	-56.25	-211.5	910	-48.50	-195.5	910	-34.75	-218.8	910	-29.75	-201.8	910	-73.75	-223.3	910	-45.50	-174.3	910
0.367
0.400	-74.50	-205.3	912	-68.50	-189.0	912	-56.00	-211.8	912	-48.75	-195.0	912	-34.75	-218.8	912	-29.50	-202.0	912	-72.00	-223.8	912	-46.50	-174.3	912
0.433
0.467	-74.25	-206.0	914	-68.50	-189.0	914	-56.00	-211.8	914	-49.25	-195.0	914	-34.75	-218.8	914	-29.75	-201.8	914	-70.00	-224.5	914	-48.00	-173.5	914
0.500
0.533	-74.50	-206.0	916	-68.25	-189.3	916	-55.50	-211.8	916	-49.50	-194.5	916	-34.75	-218.8	916	-29.50	-201.8	916	-67.25	-225.5	916	-49.50	-173.0	916
0.567
0.600	-74.50	-206.0	918	-68.25	-189.3	918	-54.50	-211.8	918	-48.75	-194.5	918	-35.00	-218.5	918	-29.25	-201.8	918	-65.25	-227.0	918	-51.25	-172.8	918
0.633
0.667	-73.50	-206.0	920	-69.00	-189.3	920	-54.50	-211.8	920	-49.50	-194.5	920	-35.25	-218.0	920	-28.75	-201.5	920	-62.25	-228.3	920	-52.75	-172.5	920
0.700
0.733	-73.50	-207.0	922	-69.25	-190.0	922	-54.25	-212.3	922	-50.00	-194.5	922	-34.75	-218.0	922	-29.00	-201.0	922	-59.00	-231.0	922	-54.25	-172.3	922
0.767
0.800	-73.50	-207.0	924	-69.50	-190.8	924	-54.25	-212.3	924	-50.00	-194.5	924	-34.75	-218.0	924	-29.00	-201.3	924	-56.25	-232.3	924	-56.25	-172.3	924
0.833
0.867	-73.75	-207.0	926	-70.00	-191.0	926	-54.00	-212.3	926	-50.25	-195.0	926	-34.75	-218.0	926	-29.25	-201.5	926	-54.50	-233.5	926	-57.75	-172.8	926
0.900
0.933	-73.75	-207.8	928	-70.25	-191.0	928	-54.00	-212.3	928	-50.25	-194.8	928	-34.75	-218.0	928	-29.50	-201.3	928	-54.00	-233.8	928	-58.25	-173.0	928
0.967
1.000	-73.75	-207.3	930	-70.25	-191.0	930	-54.00	-212.5	930	-50.50	-194.8	930	-34.75	-218.0	930	-29.00	-201.0	930	-55.50	-233.8	930	-58.25	-173.0	930
1.033
1.067	-73.00	-207.0	932	-70.25	-191.0	932	-54.00	-212.5	932	-50.75	-194.8	932	-34.75	-218.0	932	-29.50	-201.5	932	-57.00	-233.0	932	-59.25	-173.0	932
1.100
1.133	-73.00	-206.8	934	-70.25	-190.8	934	-54.25	-212.0	934	-50.75	-194.8	934	-34.50	-216.8	934	-29.25	-201.0	934	-59.75	-231.0	934	-60.00	-173.0	934
1.167
1.200	-72.50	-206.8	936	-70.25	-190.8	936	-54.25	-211.8	936	-50.50	-194.5	936	-34.50	-216.0	936	-28.75	-200.5	936	-62.00	-230.8	936	-58.75	-173.0	936
1.233
1.267	-72.50	-206.8	938	-70.25	-190.5	938	-54.00	-211.8	938	-50.25	-194.5	938	-34.50	-215.8	938	-28.50	-200.3	938	-65.25	-229.3	938	-58.25	-172.8	938
1.300
1.333	-72.00	-206.5	940	-70.25	-190.5	940	-54.00	-210.8	940	-49.75	-194.0	940	-35.00	-215.3	940	-28.25	-199.5	940	-67.25	-228.0	940	-58.00	-171.8	940
1.367
1.400	-72.00	-206.5	942	-70.25	-190.5	942	-54.00	-210.8	942	-49.75	-193.8	942	-34.25	-214.5	942	-28.25	-199.0	942	-67.75	-227.5	942	-57.00	-171.3	942
1.433
1.467	-71.75	-206.5	944	-70.25	-190.5	944	-54.00	-210.8	944	-49.50	-193.5	944	-34.25	-213.8	944	-28.50	-198.0	944	-68.00	-227.5	944	-57.50	-170.8	944
1.500
1.533	-71.75	-206.0	946	-70.25	-190.0	946	-53.75	-210.3	946	-49.50	-192.5	946	-33.75	-213.5	946	-28.00	-197.5	946	-68.75	-226.8	946	-56.75	-170.5	946
1.567
1.600	-71.50	-205.3	948	-70.00	-189.5	948	-53.25	-209.5	948	-49.25	-192.0	948	-33.50	-213.5	948	-28.00	-196.8	948	-67.75	-226.3	948	-56.75	-170.3	948
1.633
1.667	-71.25	-205.0	950	-70.00	-189.3	950	-53.25	-208.5	950	-49.25	-191.8	950	-33.50	-213.3	950	-28.00	-196.5	950	-68.25	-225.5	950	-56.50	-169.3	950
1.700
1.733	-70.75	-204.0	952	-69.75	-188.8	952	-53.25	-208.5	952	-48.75	-191.8	952	-32.75	-212.8	952	-28.00	-196.3	952	-68.50	-225.0	952	-55.75	-169.5	952
1.767
1.800	-70.75	-204.3	954	-69.75	-188.3	954	-53.25	-208.5	954	-48.75	-191.5	954	-31.50	-212.3	954	-28.00	-195.5	954	-68.50	-224.3	954	-55.00	-170.5	954
1.833
1.867	-70.50	-204.0	956	-69.50	-187.8	956	-53.25	-208.5	956	-48.50	-191.0	956	-31.50	-211.5	956	-28.00	-195.5	956	-68.50	-223.0	956	-54.00	-170.0	956
1.900
1.933	-69.50	-203.5	958	-69.50	-187.3	958	-52.25	-207.3	958	-47.50	-190.3	958	-30.50	-210.8	958	-27.75	-195.5	958	-68.50	-220.8	958	-55.00	-169.3	958
1.967
2.000	-69.25	-202.8	960	-69.00	-186.5	960	-51.50	-206.3	960	-47.50	-189.5	960	-30.25	-210.5	960	-26.75	-194.3	960	-65.25	-217.8	960	-54.25	-168.0	960
2.033
2.067	-68.75	-201.8	962	-68.25	-186.0	962	-50.75	-205.0	962	-47.25	-187.8	962	-29.75	-209.5	962	-26.50	-192.3	962	-63.00	-216.3	962	-54.25	-166.8	962
2.100
2.133	-68.25	-201.3	964	-67.25	-185.0	964	-50.50	-203.5	964	-47.00	-186.8	964	-29.25	-208.5	964	-26.25	-191.0	964	-61.25	-216.0	964	-54.25	-164.5	964
2.167
2.200	-67.50	-200.0	966	-67.00	-183.8	966	-49.75	-202.5	966	-46.75	-186.3	966	-28.25	-207.0	966	-26.00	-190.3	966	-59.00	-216.0	966	-54.00	-163.8	966
2.233
2.267	-67.75	-199.5	968	-66.50	-183.0	968	-49.00	-202.5	968	-46.75	-185.8	968	-28.50	-207.0	968	-25.75	-189.3	968	-56.50	-216.5	968	-55.50	-164.0	968
2.300
2.333	-68.75	-200.0	970	-66.50	-183.0	970	-49.25	-202.8	970	-47.50	-185.8	970	-29.00	-207.0	970	-26.50	-189.8	970	-52.00	-216.8	970	-56.50	-164.3	970
2.367
2.400	-70.75	-200.0	972	-67.75	-183.0	972	-50.75	-203.3	972	-49.50	-185.5	972	-30.50	-207.5	972	-27.25	-190.5	972	-49.50	-216.0	972	-58.50	-164.3	972
2.433
2.467	-71.50	-200.0	974	-69.25	-183.0	974	-50.75	-203.3	974	-50.25	-185.5	974	-31.50	-207.5	974	-28.75	-190.5	974	-49.50	-215.8	974	-59.75	-164.3	974
2.500
2.533	-72.00	-200.0	976	-70.75	-183.0	976	-50.75	-203.3	976	-51.50	-185.0	976	-32.75	-207.5	976	-29.25	-190.5	976	-49.50	-215.5	976	-62.00	-164.5	976
2.567
2.600	-72.75	-200.0	978	-70.75	-183.0	978	-50.75	-203.3	978	-51.50	-185.0	978	-32.75	-207.3	978	-29.25	-189.5	978	-50.00	-215.5	978	-62.75	-164.5	978
2.633
2.667	-73.25	-199.5	980	-70.75	-183.0	980	-50.75	-203.3	980	-51.50	-185.0	980	-32.75	-206.8	980	-29.25	-189.3	980	-50.25	-215.3	980	-64.25	-164.5	980
2.700
2.733	-73.75	-199.0	982	-70.75	-182.0	982	-51.25	-202.5	982	-51.50	-184.8	982	-32.75	-205.3	982	-28.75	-188.3	982	-50.75	-215.0	982	-64.00	-163.5	982
2.767
2.800	-73.50	-198.5	984	-71.00	-180.5	984	-51.50	-201.5	984	-51.50	-183.5	984	-33.00	-204.3	984	-28.75	-187.3	984	-52.25	-215.0	984	-64.50	-162.8	984
2.833
2.867	-72.75	-198.0	986	-71.25	-180.5	986	-52.00	-200.8	986	-51.25	-183.0	986	-33.25	-204.3	986	-28.75	-186.5	986	-54.00	-215.3	986	-64.50	-162.8	986
2.900
2.933	-72.75	-197.3	988	-71.25	-179.8	988	-52.50	-200.8	988	-51.00	-182.8	988	-33.25	-204.3	988	-29.00	-186.5	988	-56.75	-215.8	988	-62.50	-162.8	988
2.967
3.000	-72.50	-196.3	990	-71.00	-179.3	990	-53.00	-200.5	990	-50.75	-182.5	990	-33.25	-204.3	990	-29.75	-186.8	990	-59.25	-215.5	990	-60.50	-163.0	990
3.033
3.067	-72.50	-195.5	992	-70.75	-178.5	992	-53.50	-200.3	992	-50.50	-182.5	992	-33.25	-204.3	992	-29.25	-186.3	992	-61.50	-215.3	992	-55.50	-163.5	992
3.100
3.133	-72.50	-195.3	994	-70.75	-178.3	994	-54.00	-199.8	994	-50.25	-182.0	994	-33.75	-204.0	994	-29.25	-186.3	994	-62.75	-214.8	994	-52.00	-164.3	994
3.167
3.200	-72.25	-194.0	996	-70.50	-177.5	996	-54.00	-199.8	996	-49.25	-181.3	996	-34.00	-203.5	996	-28.75	-186.3	996	-65.25	-213.8	996	-49.50	-164.5	996
3.233
3.267	-71.75	-193.5	998	-70.25	-176.3	998	-54.00	-198.8	998	-49.25	-180.5	998	-34.00	-203.0	998	-28.00	-186.0	998	-66.00	-212.3	998	-48.25	-165.0	998
3.300
3.333	-71.75	-192.8	1000	-70.25	-175.8	1000	-54.00	-198.0	1000	-49.25	-179.3	1000	-34.00	-202.3	1000	-27.50	-185.5	1000	-65.75	-210.5	1000	-48.00	-163.5	1000
3.367
3.400	-71.75	-192.0	1002	-70.00	-174.5	1002	-54.00	-197.5	1002	-49.25	-179.0	1002	-34.00	-201.5	1002	-27.50	-185.0	1002	-65.25	-209.3	1002	-48.00	-162.0	1002
3.433
3.467	-71.50	-191.3	1004	-70.00	-174.3	1004	-53.50	-196.0	1004	-48.75	-177.8	1004	-34.00	-201.0	1004	-27.75	-183.8	1004	-65.25	-209.8	1004	-48.25	-160.3	1004
3.500
3.533	-71.25	-189.8	1006	-69.50	-173.5	1006	-53.50	-195.5	1006	-48.75	-177.0	1006	-33.75	-200.0	1006	-27.75	-183.8	1006	-66.25	-209.0	1006	-48.25	-158.3	1006
3.567
3.600	-71.25	-189.3	1008	-69.25	-172.3	1008	-53.25	-194.5	1008	-48.50	-176.3	1008	-33.75	-200.0	1008	-27.25	-184.0	1008	-68.00	-207.5	1008	-48.50	-157.3	1008
3.633
3.667	-71.25	-189.0	1010	-69.00	-171.5	1010	-53.25	-193.3	1010	-47.75	-176.3	1010	-33.75	-200.0	1010	-27.25	-183.5	1010	-68.00	-206.8	1010	-48.50	-155.5	1010
3.700
3.733	-70.75	-188.3	1012	-68.25	-170.5	1012	-53.50	-193.0	1012	-47.75	-176.0	1012	-32.75	-199.5	1012	-27.00	-183.3	1012	-68.50	-206.5	1012	-48.50	-154.0	1012
3.767
3.800	-70.75	-187.3	1014	-68.25	-169.3	1014	-53.50	-193.0	1014	-47.00	-174.3	1014	-32.75	-198.5	1014	-27.00	-182.8	1014	-69.00	-205.8	1014	-48.50	-152.8	1014
3.833
3.867	-70.75	-185.3	1016	-68.25	-168.5	1016	-53.25	-191.8	1016	-47.00	-174.3	1016	-32.75	-197.3	1016	-27.00	-181.5	1016	-69.00	-204.3	1016	-49.00	-151.3	1016
3.900
3.933	-70.75	-183.5	1018	-68.00	-167.3	1018	-53.50	-190.5	1018	-47.50	-173.5	1018	-32.75	-196.8	1018	-27.25	-181.0	1018	-69.00	-202.5	1018	-50.00	-150.3	1018
3.967
4.000	-71.00	-182.8	1020	-67.50	-166.5	1020	-53.50	-189.5	1020	-47.50	-173.0	1020	-31.75	-196.3	1020	-27.25	-180.3	1020	-69.00	-201.8	1020	-50.50	-150.0	1020
4.033
4.067	-71.00	-182.3	1022	-67.00	-165.8	1022	-53.50	-188.3	1022	-47.50	-172.0	1022	-31.75	-195.8	1022	-26.75	-179.5	1022	-68.50	-201.8	1022	-50.50	-149.3	1022
4.100
4.133	-70.75	-181.5	1024	-66.50	-165.0	1024	-52.75	-187.8	1024	-47.25	-172.0	1024	-31.50	-195.3	1024	-26.50	-179.0	1024	-68.25	-201.3	1024	-49.75	-150.3	1024
4.167
4.200	-70.75	-181.0	1026	-66.50	-164.3	1026	-52.25	-187.5	1026	-46.75	-171.5	1026	-31.25	-195.0	1026	-26.25	-179.0	1026	-67.00	-201.3	1026	-50.25	-149.8	1026
4.233
4.267	-70.75	-180.8	1028	-66.50	-164.0	1028	-52.25	-187.5	1028	-46.75	-171.5	1028	-30.25	-194.8	1028	-25.75	-178.3	1028	-66.75	-201.3	1028	-50.75	-149.0	1028
4.300
4.333	-70.75	-180.5	1030	-66.25	-164.0	1030	-52.25	-187.5	1030	-46.75	-171.5	1030	-30.25	-194.5	1030	-25.25	-178.0	1030	-66.75	-201.0	1030	-51.50	-148.8	1030
4.367
4.400	-70.75	-180.3	1032	-66.25	-164.0	1032	-52.25	-187.5	1032	-46.75	-171.5	1032	-30.25	-194.3	1032	-26.00	-178.3	1032	-67.25	-200.0	1032	-52.00	-148.0	1032
4.433
4.467	-71.50	-180.0	1034	-66.25	-164.0	1034	-52.75	-187.5	1034	-47.25	-171.3	1034	-31.25	-194.0	1034	-26.75	-178.3	1034	-67.00	-200.3	1034	-52.75	-148.5	1034
4.500
4.533	-71.75	-179.8	1036	-66.25	-163.8	1036	-52.75	-187.5	1036	-47.25	-171.3	1036	-31.25	-194.0	1036	-27.00	-178.3	1036	-67.50	-200.3	1036	-53.25	-148.5	1036
4.567
4.600	-72.25	-179.8	1038	-66.25	-163.8	1038	-53.00	-187.5	1038	-47.25	-171.0	1038	-31.25	-194.0	1038	-26.25	-178.3	1038	-68.00	-200.3	1038	-52.00	-149.0	1038
4.633
4.667	-72.00	-180.0	1040	-66.25	-163.8	1040	-53.00	-187.5	1040	-47.25	-171.0	1040	-31.25	-194.0	1040	-26.25	-178.3	1040	-66.75	-201.3	1040	-51.50	-149.5	1040
4.700
4.733	-71.50	-180.3	1042	-66.25	-164.0	1042	-53.00	-187.5	1042	-47.25	-171.0	1042	-31.25	-194.0	1042	-26.00	-178.3	1042	-66.25	-201.3	1042	-51.00	-149.5	1042
4.767
4.800	-71.50	-180.5	1044	-65.25	-165.0	1044	-52.25	-188.0	1044	-46.50	-171.0	1044	-31.00	-194.3	1044	-25.25	-178.3	1044	-65.50	-201.5	1044	-50.75	-150.0	1044
4.833
4.867	-71.50	-181.0	1046	-65.25	-165.0	1046	-51.75	-188.3	1046	-45.75	-171.3	1046	-30.00	-194.3	1046	-25.00	-178.5	1046	-65.25	-201.8	1046	-51.25	-151.0	1046
4.900
4.933	-71.50	-181.3	1048	-65.25	-165.0	1048	-51.00	-188.8	1048	-45.75	-171.3	1048	-29.50	-194.5	1048	-24.50	-179.0	1048	-66.50	-203.0	1048	-50.75	-151.8	1048
4.967
5.000	-71.00	-181.8	1050	-65.25	-165.3	1050	-51.00	-189.0	1050	-45.50	-171.5	1050	-29.25	-195.3	1050	-23.75	-180.0	1050	-66.75	-203.5	1050	-49.75	-152.0	1050
5.033
5.067	-70.50	-182.3	1052	-65.00	-165.8	1052	-50.75	-189.5	1052	-45.00	-172.5	1052	-29.25	-196.5	1052	-24.25	-180.5	1052	-66.50	-203.3	1052	-49.75	-152.0	1052
5.100
5.133	-69.75	-182.3	1054	-64.75	-166.0	1054	-51.00	-189.5	1054	-44.50	-172.8	1054	-29.25	-196.5	1054	-24.00	-180.5	1054	-67.00	-203.0	1054	-49.25	-152.8	1054
5.167
5.200	-69.75	-182.3	1056	-64.75	-166.0	1056	-51.00	-189.5	1056	-44.50	-173.0	1056	-29.25	-196.5	1056	-24.00	-181.8	1056	-67.50	-202.0	1056	-49.50	-152.5	1056
5.233
5.267	-69.00	-182.3	1058	-64.75	-166.0	1058	-51.00	-189.5	1058	-44.50	-173.0	1058	-29.50	-196.5	1058	-24.00	-182.3	1058	-69.00	-201.3	1058	-50.25	-152.5	1058
5.300
5.333	-69.50	-181.8	1060	-64.75	-166.0	1060	-51.50	-189.5	1060	-44.50	-173.0	1060	-30.50	-196.8	1060	-24.50	-182.5	1060	-69.75	-200.8	1060	-50.00	-152.8	1060
5.367
5.400	-70.00	-181.8	1062	-65.25	-165.8	1062	-52.25	-189.0	1062	-45.25	-172.5	1062	-31.00	-197.3	1062	-25.00	-182.3	1062	-71.25	-200.0	1062	-50.75	-152.0	1062
5.433
5.467	-71.75	-182.0	1064	-66.75	-165.8	1064	-52.75	-188.8	1064	-45.75	-172.5	1064	-31.75	-197.0	1064	-25.25	-181.8	1064	-72.00	-199.0	1064	-51.00	-151.3	1064
5.500
5.533	-72.25	-181.8	1066	-67.25	-165.5	1066	-53.25	-188.3	1066	-47.00	-172.5	1066	-32.50	-196.8	1066	-25.50	-181.5	1066	-72.50	-196.5	1066	-51.00	-150.8	1066
5.567
5.600	-73.00	-181.8	1068	-67.50	-165.3	1068	-54.50	-187.5	1068	-47.25	-172.3	1068	-33.25	-196.5	1068	-26.00	-181.0	1068	-71.75	-196.5	1068	-51.50	-150.8	1068
5.633
5.667	-73.50	-181.5	1070	-67.50	-165.0	1070	-55.25	-187.3	1070	-48.00	-172.0	1070	-34.25	-196.3	1070	-27.50	-180.0	1070	-70.50	-196.5	1070	-52.25	-150.5	1070
5.700
5.733	-73.75	-180.8	1072	-68.00	-164.5	1072	-55.25	-187.0	1072	-48.25	-171.5	1072	-34.75	-194.3	1072	-28.00	-180.0	1072	-69.50	-197.3	1072	-53.50	-150.3	1072
5.767
5.800	-74.25	-179.8	1074	-68.00	-164.3	1074	-55.50	-185.5	1074	-48.75	-170.3	1074	-35.25	-193.3	1074	-28.50	-179.0	1074	-67.25	-197.8	1074	-55.50	-148.8	1074
5.833
5.867	-73.75	-178.0	1076	-68.50	-163.3	1076	-55.50	-184.5	1076	-49.00	-169.8	1076	-35.25	-192.0	1076	-28.50	-177.3	1076	-64.00	-197.0	1076	-55.50	-148.0	1076
5.900
5.933	-73.50	-177.8	1078	-68.75	-162.3	1078	-55.00	-184.0	1078	-49.00	-168.5	1078	-35.50	-191.0	1078	-28.75	-176.3	1078	-61.00	-196.5	1078	-56.25	-146.3	1078
5.967
6.000	-73.50	-176.3	1080	-68.75	-161.3	1080	-54.00	-182.3	1080	-49.00	-167.3	1080	-36.25	-190.0	1080	-28.75	-176.0	1080	-60.00	-196.3	1080	-57.00	-145.0	1080
6.033
6.067	-72.50	-175.0	1082	-68.75	-160.5	1082	-54.00	-181.3	1082	-48.25	-166.0	1082	-35.75	-188.0	1082	-28.00	-174.0	1082	-60.00	-195.5	1082	-57.00	-143.5	1082
6.100
6.133	-72.25	-173.5	1084	-68.50	-159.3	1084	-54.00	-180.3	1084	-49.00	-163.5	1084	-35.50	-187.0	1084	-28.00	-172.8	1084	-59.75	-194.0	1084	-57.00	-142.3	1084
6.167
6.200	-72.25	-173.3	1086	-68.50	-158.5	1086	-53.25	-178.8	1086	-48.75	-162.5	1086	-35.50	-186.3	1086	-28.00	-172.0	1086	-58.25	-193.3	1086	-56.75	-141.3	1086
6.233
6.267	-72.00	-172.8	1088	-67.75	-156.8	1088	-53.00	-178.3	1088	-48.25	-162.0	1088	-35.50	-185.8	1088	-27.75	-171.5	1088	-58.50	-193.3	1088	-55.50	-140.5	1088
6.300
6.333	-71.00	-171.8	1090	-67.25	-155.3	1090	-52.75	-178.0	1090	-47.75	-161.5	1090	-34.50	-185.5	1090	-27.00	-171.3	1090	-57.00	-194.3	1090	-55.50	-140.3	1090
6.367
6.400	-70.75	-171.0	1092	-66.75	-154.5	1092	-52.25	-177.0	1092	-46.75	-161.0	1092	-33.50	-185.5	1092	-26.75	-171.0	1092	-56.00	-193.5	1092	-53.50	-139.5	1092
6.433
6.467	-70.00	-169.5	1094	-66.50	-154.0	1094	-52.00	-176.0	1094	-46.25	-160.5	1094	-32.75	-185.0	1094	-26.25	-170.5	1094	-56.00	-192.8	1094	-51.50	-139.5	1094
6.500
6.533	-69.25	-169.0	1096	-65.50	-152.8	1096	-51.75	-175.3	1096	-45.75	-159.8	1096	-32.00	-184.5	1096	-25.50	-169.5	1096	-57.25	-191.3	1096	-47.50	-140.8	1096
6.567
6.600	-68.50	-168.3	1098	-64.75	-151.5	1098	-50.75	-175.0	1098	-45.25	-158.5	1098	-32.00	-183.3	1098	-25.25	-168.8	1098	-58.50	-190.5	1098	-45.00	-141.0	1098
6.633
6.667	-68.00	-167.3	1100	-64.00	-151.0	1100	-50.75	-174.5	1100	-44.75	-158.0	1100	-31.25	-182.3	1100	-24.50	-168.5	1100	-59.75	-189.8	1100	-43.50	-141.0	1100
6.700
6.733	-67.75	-166.3	1102	-63.25	-150.0	1102	-50.00	-173.8	1102	-44.50	-157.5	1102	-30.75	-181.3	1102	-24.00	-167.8	1102	-60.75	-188.3	1102	-44.25	-140.5	1102
6.767
6.800	-67.50	-165.5	1104	-63.00	-149.3	1104	-50.00	-172.5	1104	-44.25	-157.0	1104	-30.00	-181.0	1104	-23.75	-167.0	1104	-62.25	-186.8	1104	-43.75	-137.5	1104
6.833
6.867	-67.25	-165.0	1106	-61.75	-147.5	1106	-49.25	-172.3	1106	-43.00	-155.5	1106	-29.25	-180.5	1106	-22.75	-165.5	1106	-63.00	-184.5	1106	-43.25	-134.3	1106
6.900
6.933	-66.50	-164.3	1108	-60.50	-146.8	1108	-48.75	-171.8	1108	-42.75	-155.0	1108	-28.25	-179.8	1108	-22.00	-164.8	1108	-62.75	-183.5	1108	-42.75	-133.5	1108
6.967
7.000	-65.75	-163.8	1110	-59.00	-146.3	1110	-47.75	-171.3	1110	-42.00	-154.5	1110	-27.25	-179.3	1110	-21.25	-164.0	1110	-62.50	-183.0	1110	-41.75	-133.3	1110
7.033
7.067	-64.50	-162.3	1112	-58.00	-145.5	1112	-46.50	-170.0	1112	-41.00	-154.0	1112	-26.25	-178.8	1112	-20.75	-163.5	1112	-62.00	-181.8	1112	-40.00	-133.3	1112
7.100
7.133	-63.75	-161.0	1114	-57.50	-144.8	1114	-46.25	-169.5	1114	-40.50	-153.3	1114	-25.50	-178.0	1114	-20.50	-163.3	1114	-62.00	-181.3	1114	-40.00	-132.5	1114
7.167
7.200	-63.25	-159.5	1116	-57.00	-143.5	1116	-46.25	-168.5	1116	-38.75	-152.0	1116	-25.00	-177.3	1116	-20.50	-163.0	1116	-62.00	-180.8	1116	-38.25	-131.0	1116
7.233
7.267	-64.00	-158.0	1118	-55.50	-141.5	1118	-46.00	-167.3	1118	-38.75	-151.0	1118	-25.50	-176.8	1118	-19.75	-162.0	1118	-61.75	-179.5	1118	-38.25	-130.5	1118
7.300
7.333	-64.75	-156.0	1120	-56.00	-140.3	1120	-47.50	-165.8	1120	-38.75	-150.8	1120	-26.75	-176.8	1120	-20.00	-161.0	1120	-63.25	-176.5	1120	-39.25	-129.8	1120
7.367
7.400	-66.00	-154.8	1122	-56.75	-139.3	1122	-48.00	-165.3	1122	-39.25	-149.8	1122	-27.50	-176.3	1122	-21.00	-160.5	1122	-64.25	-175.8	1122	-39.50	-128.0	1122
7.433
7.467	-66.75	-153.3	1124	-57.00	-137.8	1124	-48.75	-164.3	1124	-40.25	-148.3	1124	-28.50	-175.0	1124	-21.50	-158.8	1124	-65.50	-175.3	1124	-40.25	-125.8	1124
7.500
7.533	-67.00	-151.8	1126	-58.00	-135.3	1126	-49.25	-162.8	1126	-40.75	-146.8	1126	-29.00	-173.5	1126	-21.50	-157.5	1126	-66.75	-173.8	1126	-41.25	-124.5	1126
7.567
7.600	-67.25	-149.8	1128	-58.00	-134.0	1128	-49.75	-159.8	1128	-41.25	-145.0	1128	-30.00	-171.8	1128	-21.50	-156.3	1128	-67.25	-171.8	1128	-41.50	-123.0	1128
7.633
7.667	-67.25	-148.5	1130	-58.00	-133.0	1130	-49.75	-158.8	1130	-41.25	-143.8	1130	-30.00	-170.0	1130	-21.50	-155.5	1130	-67.25	-170.5	1130	-42.00	-121.5	1130
7.700
7.733	-67.25	-146.5	1132	-57.50	-131.8	1132	-49.75	-158.0	1132	-41.25	-143.3	1132	-30.00	-168.8	1132	-21.50	-153.8	1132	-67.25	-169.5	1132	-42.00	-120.0	1132
7.767
7.800	-65.75	-145.8	1134	-57.25	-131.3	1134	-49.75	-157.0	1134	-40.50	-143.0	1134	-29.50	-167.8	1134	-21.00	-153.0	1134	-67.25	-168.3	1134	-40.50	-118.8	1134
7.833
7.867	-64.75	-144.3	1136	-55.75	-130.0	1136	-49.50	-155.5	1136	-40.00	-142.0	1136	-29.00	-167.3	1136	-20.75	-152.8	1136	-67.50	-165.3	1136	-39.50	-117.3	1136
7.900
7.933	-64.00	-143.8	1138	-54.50	-129.0	1138	-48.25	-154.8	1138	-39.00	-140.8	1138	-29.00	-166.0	1138	-20.50	-152.8	1138	-67.50	-164.5	1138	-38.25	-116.0	1138
7.967
8.000	-63.25	-143.3	1140	-53.75	-128.3	1140	-48.50	-154.3	1140	-38.00	-139.8	1140	-29.00	-166.0	1140	-20.50	-152.5	1140	-66.75	-162.0	1140	-36.25	-116.8	1140
8.033
8.067	-62.25	-143.3	1142	-53.50	-128.0	1142	-48.50	-154.3	1142	-37.75	-139.8	1142	-29.00	-166.3	1142	-20.25	-152.0	1142	-66.75	-160.5	1142	-34.00	-117.5	1142
8.100
8.133	-61.75	-142.8	1144	-53.50	-128.0	1144	-48.50	-154.0	1144	-37.50	-139.5	1144	-29.00	-166.3	1144	-21.00	-152.3	1144	-67.00	-159.5	1144	-33.00	-118.5	1144
8.167
8.200	-61.75	-142.3	1146	-53.50	-128.0	1146	-48.50	-153.3	1146	-37.75	-139.5	1146	-29.50	-166.0	1146	-20.25	-152.3	1146	-67.00	-158.5	1146	-32.00	-119.0	1146
8.233
8.267	-61.75	-141.8	1148	-53.00	-127.3	1148	-48.50	-152.5	1148	-37.75	-138.8	1148	-29.50	-165.8	1148	-20.25	-152.0	1148	-66.50	-157.8	1148	-29.50	-120.0	1148
8.300
8.333	-61.50	-141.0	1150	-53.00	-127.3	1150	-48.50	-152.3	1150	-36.75	-138.3	1150	-29.75	-164.8	1150	-20.25	-152.0	1150	-67.00	-157.3	1150	-26.75	-120.0	1150
8.367
8.400	-61.00	-140.0	1152	-53.00	-127.0	1152	-48.50	-151.8	1152	-35.75	-137.8	1152	-29.75	-164.0	1152	-20.00	-152.0	1152	-67.25	-157.0	1152	-23.50	-122.0	1152
8.433
8.467	-60.75	-138.8	1154	-51.75	-125.5	1154	-48.50	-151.5	1154	-35.75	-137.8	1154	-31.00	-164.5	1154	-20.00	-152.0	1154	-67.75	-156.0	1154	-21.00	-122.0	1154
8.500
8.533	-60.25	-138.0	1156	-51.25	-125.3	1156	-48.50	-150.8	1156	-35.50	-137.8	1156	-30.25	-163.8	1156	-19.50	-151.3	1156	-67.50	-155.8	1156	-21.00	-121.0	1156
8.567
8.600	-60.25	-138.0	1158	-50.50	-124.5	1158	-48.50	-150.5	1158	-35.00	-137.3	1158	-30.25	-163.8	1158	-19.25	-151.0	1158	-66.50	-154.8	1158	-22.25	-119.8	1158
8.633
8.667	-60.75	-137.8	1160	-50.25	-124.3	1160	-48.50	-150.5	1160	-34.50	-137.3	1160	-29.75	-163.8	1160	-18.50	-150.8	1160	-63.00	-153.8	1160	-23.00	-119.3	1160
8.700
8.733	-60.75	-136.5	1162	-49.50	-123.3	1162	-47.75	-150.3	1162	-34.00	-136.3	1162	-29.50	-163.8	1162	-18.00	-150.0	1162	-61.50	-156.8	1162	-24.25	-118.0	1162
8.767
8.800	-60.00	-136.3	1164	-49.00	-122.8	1164	-46.50	-149.8	1164	-33.50	-135.8	1164	-29.50	-163.3	1164	-17.75	-150.0	1164	-60.25	-158.3	1164	-24.75	-116.5	1164
8.833
8.867	-59.50	-135.5	1166	-48.50	-122.3	1166	-45.50	-149.3	1166	-33.50	-135.8	1166	-28.75	-162.5	1166	-17.50	-149.5	1166	-59.25	-157.8	1166	-25.50	-114.3	1166
8.900
8.933	-59.25	-134.8	1168	-48.00	-122.0	1168	-45.50	-148.3	1168	-32.75	-135.5	1168	-28.75	-162.3	1168	-16.75	-149.3	1168	-59.75	-157.0	1168	-25.50	-113.3	1168
8.967
9.000	-59.00	-134.0	1170	-47.50	-121.3	1170	-44.75	-147.0	1170	-32.75	-135.0	1170	-28.00	-162.3	1170	-16.00	-149.0	1170	-59.00	-156.8	1170	-25.75	-111.8	1170
9.033
9.067	-59.00	-134.0	1172	-47.25	-121.0	1172	-44.25	-147.0	1172	-32.50	-134.8	1172	-28.00	-162.3	1172	-15.50	-148.5	1172	-57.50	-159.3	1172	-26.25	-111.0	1172
9.100
9.133	-58.25	-133.8	1174	-46.75	-120.3	1174	-43.50	-147.3	1174	-32.00	-134.3	1174	-27.25	-162.3	1174	-15.00	-148.0	1174	-56.75	-160.8	1174	-26.50	-110.3	1174
9.167
9.200	-58.25	-133.8	1176	-45.75	-119.5	1176	-42.50	-147.3	1176	-31.75	-133.5	1176	-27.00	-161.8	1176	-14.50	-147.8	1176	-56.50	-162.8	1176	-26.50	-111.5	1176
9.233
9.267	-57.75	-133.5	1178	-45.25	-119.5	1178	-42.25	-147.3	1178	-31.75	-133.5	1178	-26.50	-161.5	1178	-14.00	-147.3	1178	-56.50	-161.0	1178	-27.00	-110.3	1178
9.300
9.333	-57.50	-132.5	1180	-45.25	-118.0	1180	-42.25	-147.0	1180	-31.25	-133.0	1180	-26.00	-161.0	1180	-13.50	-146.5	1180	-57.25	-158.8	1180	-27.00	-110.8	1180
9.367
9.400	-57.50	-132.5	1182	-45.50	-118.0	1182	-42.00	-146.8	1182	-30.25	-132.8	1182	-25.75	-161.0	1182	-13.50	-146.8	1182	-58.25	-157.5	1182	-26.25	-110.8	1182
9.433
9.467	-57.50	-132.5	1184	-45.50	-118.0	1184	-41.75	-146.3	1184	-30.25	-132.8	1184	-25.75	-161.0	1184	-13.50	-147.0	1184	-59.25	-155.8	1184	-24.75	-110.8	1184
9.500
9.533	-56.75	-132.0	1186	-45.50	-118.0	1186	-41.75	-146.0	1186	-30.25	-132.8	1186	-25.75	-161.0	1186	-13.25	-146.8	1186	-60.25	-155.0	1186	-24.25	-111.5	1186
9.567
9.600	-56.75	-131.5	1188	-45.50	-118.0	1188	-42.00	-145.5	1188	-30.25	-132.8	1188	-25.75	-161.0	1188	-13.25	-146.5	1188	-61.00	-153.8	1188	-23.50	-112.0	1188
9.633
9.667	-56.75	-131.3	1190	-45.50	-118.0	1190	-42.00	-145.5	1190	-29.75	-132.3	1190	-26.00	-160.5	1190	-13.25	-146.5	1190	-62.00	-152.3	1190	-22.25	-113.3	1190
9.700
9.733	-56.75	-130.3	1192	-45.25	-117.0	1192	-42.00	-143.0	1192	-29.75	-132.0	1192	-26.50	-159.8	1192	-13.25	-146.3	1192	-62.25	-151.0	1192	-20.75	-113.3	1192
9.767
9.800	-56.25	-129.5	1194	-45.00	-116.0	1194	-42.00	-142.3	1194	-29.50	-130.8	1194	-26.50	-159.0	1194	-13.25	-146.3	1194	-62.25	-148.8	1194	-20.00	-113.3	1194
9.833
9.867	-56.00	-128.8	1196	-44.75	-114.5	1196	-42.00	-142.3	1196	-29.50	-130.3	1196	-26.50	-158.3	1196	-13.25	-145.0	1196	-62.25	-146.5	1196	-17.50	-113.5	1196
9.900
9.933	-56.00	-128.5	1198	-44.50	-114.0	1198	-42.00	-142.3	1198	-29.50	-130.3	1198	-26.75	-157.8	1198	-13.00	-144.5	1198	-62.75	-145.8	1198	-15.00	-114.3	1198
9.967
10.000	-56.00	-128.5	1200	-44.50	-114.0	1200	-42.25	-142.0	1200	-29.50	-130.3	1200	-26.75	-157.8	1200	-13.50	-145.0	1200	-63.00	-145.8	1200	-13.50	-116.5	1200
10.033
10.067	-56.00	-128.5	1202	-44.50	-114.3	1202	-42.25	-142.0	1202	-29.50	-130.3	1202	-26.75	-158.3	1202	-14.00	-145.3	1202	-64.50	-145.3	1202	-12.50	-116.8	1202
10.100
10.133	-56.25	-128.5	1204	-44.50	-115.0	1204	-43.00	-141.5	1204	-29.50	-130.3	1204	-26.75	-158.5	1204	-14.00	-145.0	1204	-64.00	-144.5	1204	-13.75	-116.0	1204
10.167
10.200	-56.25	-128.5	1206	-44.00	-115.5	1206	-42.75	-141.5	1206	-29.50	-130.3	1206	-27.25	-159.5	1206	-13.75	-145.0	1206	-60.25	-144.5	1206	-16.50	-114.5	1206
10.233
10.267	-56.00	-128.0	1208	-43.50	-115.3	1208	-42.75	-141.5	1208	-29.25	-130.3	1208	-27.25	-159.0	1208	-13.25	-144.5	1208	-58.00	-145.3	1208	-18.75	-112.8	1208
10.300
10.333	-56.00	-127.8	1210	-43.00	-115.3	1210	-42.25	-140.8	1210	-29.25	-130.3	1210	-27.25	-159.0	1210	-13.00	-144.8	1210	-57.50	-147.8	1210	-19.75	-112.3	1210
10.367
10.400	-55.50	-127.3	1212	-42.25	-115.3	1212	-42.25	-141.3	1212	-28.75	-129.8	1212	-27.25	-158.5	1212	-13.00	-144.8	1212	-56.75	-150.3	1212	-20.50	-111.8	1212
10.433
10.467	-55.50	-127.3	1214	-42.00	-115.3	1214	-42.25	-141.3	1214	-28.75	-129.8	1214	-27.25	-158.5	1214	-13.50	-144.8	1214	-55.75	-153.0	1214	-21.50	-111.0	1214
10.500
10.533	-55.75	-127.3	1216	-42.00	-115.3	1216	-42.25	-141.3	1216	-28.75	-129.8	1216	-27.25	-158.5	1216	-13.25	-145.5	1216	-55.25	-154.0	1216	-23.50	-110.3	1216
10.567
10.600	-56.25	-127.3	1218	-42.00	-115.3	1218	-41.75	-142.0	1218	-28.75	-129.8	1218	-27.50	-158.5	1218	-13.25	-146.3	1218	-55.25	-156.3	1218	-24.50	-109.5	1218
10.633
10.667	-56.25	-127.3	1220	-42.00	-115.3	1220	-41.75	-142.0	1220	-28.75	-129.8	1220	-27.50	-158.5	1220	-13.00	-146.8	1220	-55.25	-156.8	1220	-24.25	-109.0	1220
10.700
10.733	-56.25	-127.3	1222	-42.00	-115.3	1222	-41.75	-142.0	1222	-28.75	-129.8	1222	-28.25	-158.5	1222	-13.50	-145.8	1222	-55.50	-156.3	1222	-23.50	-109.3	1222
10.767
10.800	-56.25	-127.3	1224	-42.00	-115.3	1224	-41.75	-142.0	1224	-28.75	-129.8	1224	-28.25	-158.3	1224	-13.25	-146.0	1224	-56.50	-155.5	1224	-23.75	-109.0	1224
10.833
10.867	-56.25	-127.3	1226	-42.00	-115.3	1226	-41.75	-142.0	1226	-28.75	-129.8	1226	-28.25	-158.3	1226	-12.25	-144.8	1226	-57.25	-154.3	1226	-22.25	-110.3	1226
10.900
10.933	-56.25	-127.3	1228	-42.25	-115.3	1228	-42.00	-142.3	1228	-28.75	-129.8	1228	-28.25	-158.3	1228	-12.00	-145.3	1228	-58.00	-153.3	1228	-21.00	-112.3	1228
10.967
11.000	-56.25	-127.3	1230	-42.25	-115.3	1230	-42.00	-142.3	1230	-28.75	-129.8	1230	-28.25	-158.3	1230	-12.00	-145.3	1230	-59.75	-151.8	1230	-18.25	-114.3	1230
11.033
11.067	-56.25	-127.8	1232	-42.50	-115.0	1232	-42.00	-141.8	1232	-28.75	-129.8	1232	-28.25	-158.3	1232	-11.75	-145.8	1232	-60.50	-150.5	1232	-18.00	-115.0	1232
11.100
11.133	-55.75	-127.8	1234	-42.75	-114.8	1234	-42.00	-141.8	1234	-28.75	-129.8	1234	-28.00	-157.8	1234	-12.25	-145.5	1234	-60.75	-150.0	1234	-17.75	-115.0	1234
11.167
11.200	-55.50	-128.0	1236	-42.75	-114.8	1236	-41.75	-141.5	1236	-28.25	-129.5	1236	-28.00	-157.3	1236	-12.50	-144.8	1236	-60.75	-149.5	1236	-17.75	-114.5	1236
11.233
11.267	-55.25	-128.5	1238	-43.25	-114.5	1238	-41.75	-141.5	1238	-27.75	-129.3	1238	-27.50	-156.8	1238	-12.25	-144.3	1238	-61.00	-148.8	1238	-18.00	-113.3	1238
11.300
11.333	-55.25	-128.5	1240	-43.25	-114.5	1240	-41.50	-141.5	1240	-28.00	-129.3	1240	-27.50	-156.8	1240	-12.50	-143.8	1240	-61.25	-148.8	1240	-18.75	-112.5	1240
11.367
11.400	-55.25	-129.0	1242	-43.25	-114.5	1242	-41.50	-141.5	1242	-28.00	-129.3	1242	-27.50	-156.8	1242	-12.25	-143.8	1242	-61.50	-148.8	1242	-19.25	-112.3	1242
11.433
11.467	-55.25	-128.5	1244	-43.50	-113.8	1244	-41.50	-141.5	1244	-28.00	-128.8	1244	-26.75	-156.3	1244	-12.25	-143.3	1244	-62.25	-148.3	1244	-19.25	-111.5	1244
11.500
11.533	-55.25	-127.8	1246	-43.50	-113.8	1246	-41.00	-141.0	1246	-27.25	-128.8	1246	-27.25	-156.3	1246	-12.00	-143.0	1246	-62.25	-147.3	1246	-19.25	-111.0	1246
11.567
11.600	-55.00	-127.3	1248	-43.00	-113.3	1248	-40.50	-141.0	1248	-27.25	-128.5	1248	-25.50	-156.3	1248	-12.00	-142.5	1248	-62.25	-145.8	1248	-19.00	-110.5	1248
11.633
11.667	-54.75	-126.5	1250	-42.00	-113.0	1250	-40.25	-140.5	1250	-27.00	-128.0	1250	-25.50	-155.8	1250	-12.00	-142.5	1250	-61.75	-144.8	1250	-18.75	-109.8	1250
11.700
11.733	-54.25	-126.5	1252	-41.25	-112.8	1252	-40.25	-140.5	1252	-26.50	-128.0	1252	-25.50	-156.0	1252	-12.00	-142.3	1252	-61.50	-144.8	1252	-17.75	-110.5	1252
11.767
11.800	-53.75	-126.0	1254	-40.75	-112.8	1254	-40.25	-140.0	1254	-26.50	-128.0	1254	-25.25	-156.3	1254	-12.00	-142.0	1254	-60.25	-144.5	1254	-16.75	-110.8	1254
11.833
11.867	-53.75	-126.0	1256	-40.25	-112.8	1256	-40.25	-140.0	1256	-26.50	-128.0	1256	-25.00	-156.3	1256	-12.00	-142.0	1256	-60.00	-143.5	1256	-16.75	-110.5	1256
11.900
11.933	-53.75	-126.0	1258	-39.50	-112.5	1258	-40.50	-140.0	1258	-26.25	-128.0	1258	-25.50	-156.5	1258	-11.25	-142.3	1258	-60.00	-142.8	1258	-17.50	-109.5	1258
11.967
12.000	-54.25	-125.3	1260	-40.75	-113.0	1260	-41.25	-139.5	1260	-27.00	-127.3	1260	-26.50	-155.8	1260	-11.75	-142.0	1260	-61.75	-140.0	1260	-18.50	-108.8	1260
12.033
12.067	-56.00	-124.0	1262	-41.75	-112.5	1262	-43.00	-137.8	1262	-27.50	-126.8	1262	-27.50	-155.3	1262	-12.50	-141.8	1262	-63.50	-138.5	1262	-20.50	-107.5	1262
12.100
12.133	-57.50	-123.0	1264	-43.25	-111.3	1264	-44.00	-136.8	1264	-28.75	-125.8	1264	-28.00	-154.8	1264	-12.75	-141.3	1264	-63.75	-138.5	1264	-23.25	-105.5	1264
12.167
12.200	-57.50	-122.0	1266	-43.25	-110.8	1266	-42.50	-135.8	1266	-29.25	-124.3	1266	-28.25	-153.0	1266	-12.75	-140.3	1266	-62.25	-138.8	1266	-24.00	-104.8	1266
12.233
12.267	-57.25	-121.3	1268	-43.25	-109.8	1268	-42.00	-135.3	1268	-29.25	-123.3	1268	-27.50	-151.8	1268	-12.50	-139.0	1268	-61.75	-138.3	1268	-24.00	-104.0	1268
12.300
12.333	-56.50	-120.8	1270	-42.25	-108.3	1270	-42.00	-135.0	1270	-29.00	-122.8	1270	-27.25	-151.3	1270	-12.25	-138.3	1270	-60.75	-139.0	1270	-24.00	-102.8	1270
12.367
12.400	-56.25	-121.0	1272	-42.25	-108.3	1272	-42.00	-135.0	1272	-29.00	-122.8	1272	-27.25	-150.5	1272	-12.25	-138.3	1272	-60.25	-140.3	1272	-24.00	-103.5	1272
12.433
12.467	-55.75	-120.8	1274	-42.25	-108.3	1274	-42.00	-134.8	1274	-29.00	-122.5	1274	-26.75	-150.8	1274	-11.25	-137.8	1274	-60.50	-140.3	1274	-24.00	-103.0	1274
12.500
12.533	-55.75	-120.8	1276	-42.25	-108.3	1276	-41.75	-134.5	1276	-28.50	-122.5	1276	-26.50	-150.8	1276	-11.25	-137.5	1276	-61.25	-139.0	1276	-23.75	-102.5	1276
12.567
12.600	-55.25	-120.3	1278	-42.25	-108.3	1278	-40.75	-134.3	1278	-28.25	-122.5	1278	-27.00	-150.5	1278	-11.25	-137.5	1278	-61.75	-138.5	1278	-22.75	-102.8	1278
12.633
12.667	-54.50	-120.3	1280	-42.25	-108.3	1280	-40.50	-134.0	1280	-28.25	-122.5	1280	-27.25	-150.5	1280	-11.00	-136.8	1280	-62.00	-138.3	1280	-21.75	-102.8	1280
12.700
12.733	-54.25	-120.3	1282	-41.50	-107.5	1282	-40.25	-133.8	1282	-27.50	-122.5	1282	-26.75	-151.0	1282	-11.00	-137.0	1282	-62.25	-137.8	1282	-20.25	-102.0	1282
12.767
12.800	-53.75	-120.5	1284	-41.00	-106.8	1284	-40.25	-133.8	1284	-26.75	-122.0	1284	-26.25	-150.8	1284	-10.75	-136.0	1284	-62.25	-137.0	1284	-19.75	-102.0	1284
12.833
12.867	-53.75	-120.5	1286	-40.75	-106.8	1286	-40.25	-133.8	1286	-26.75	-122.0	1286	-26.50	-150.0	1286	-10.75	-136.3	1286	-62.50	-136.3	1286	-19.00	-101.8	1286
12.900
12.933	-53.75	-120.3	1288	-40.50	-106.8	1288	-40.25	-133.8	1288	-26.75	-122.0	1288	-27.25	-150.0	1288	-10.75	-136.5	1288	-63.25	-135.5	1288	-19.00	-101.8	1288
12.967
13.000	-53.75	-120.3	1290	-40.50	-106.8	1290	-40.25	-133.8	1290	-26.75	-122.0	1290	-27.25	-149.3	1290	-10.75	-136.8	1290	-62.25	-135.5	1290	-18.75	-102.0	1290
13.033
13.067	-53.75	-119.8	1292	-39.50	-106.0	1292	-40.25	-133.5	1292	-26.75	-122.0	1292	-26.25	-150.3	1292	-10.25	-136.8	1292	-61.25	-135.0	1292	-18.75	-102.0	1292
13.100
13.133	-53.75	-119.5	1294	-38.75	-105.5	1294	-39.50	-133.5	1294	-25.75	-121.5	1294	-25.25	-149.8	1294	-10.00	-136.8	1294	-60.75	-134.5	1294	-18.00	-101.5	1294
13.167
13.200	-53.25	-119.0	1296	-38.25	-105.5	1296	-38.75	-133.3	1296	-24.75	-121.0	1296	-24.75	-149.8	1296	-9.750	-136.8	1296	-60.00	-134.0	1296	-16.75	-101.3	1296
13.233
13.267	-52.75	-118.3	1298	-38.25	-105.5	1298	-38.50	-133.0	1298	-24.75	-121.0	1298	-25.25	-149.8	1298	-9.750	-136.3	1298	-59.50	-133.8	1298	-16.25	-101.3	1298
13.300
13.333	-52.75	-118.0	1300	-38.00	-105.5	1300	-38.50	-132.8	1300	-24.75	-121.0	1300	-25.50	-150.3	1300	-9.750	-136.3	1300	-59.00	-133.5	1300	-17.00	-101.0	1300
