## Supplementary material for "Trunk muscle activity across various trunk–limb coordination patterns in centipede locomotion": Data S1: rubi-swim-#1-1-track.csv

#multi:
	mass A			mass B			mass C			mass D			mass E			mass F			mass G			mass H
t	x	y	frame	x	y	frame	x	y	frame	x	y	frame	x	y	frame	x	y	frame	x	y	frame	x	y	frame
0.000	425.8	-101.3	1600	408.8	-103.8	1600	421.8	-77.75	1600	405.3	-82.25	1600	420.5	-58.75	1600	399.5	-54.00	1600	442.0	-69.50	1600	385.8	-90.75	1600
0.033
0.067	424.8	-102.0	1602	407.3	-105.3	1602	421.8	-78.75	1602	405.3	-81.50	1602	419.8	-59.75	1602	400.3	-53.50	1602	443.0	-73.50	1602	383.5	-81.75	1602
0.100
0.133	423.0	-103.0	1604	405.3	-106.8	1604	421.0	-80.25	1604	403.8	-81.25	1604	421.3	-60.50	1604	402.0	-53.75	1604	442.5	-79.75	1604	386.5	-72.00	1604
0.167
0.200	421.5	-103.8	1606	403.5	-107.0	1606	420.8	-81.75	1606	403.5	-81.00	1606	422.0	-60.75	1606	403.0	-53.75	1606	440.5	-86.00	1606	392.0	-65.75	1606
0.233
0.267	419.8	-105.3	1608	402.5	-107.0	1608	420.8	-84.25	1608	403.5	-80.75	1608	423.3	-61.00	1608	404.5	-54.25	1608	439.5	-91.75	1608	395.5	-64.75	1608
0.300
0.333	418.0	-106.3	1610	400.5	-106.5	1610	420.5	-85.50	1610	403.5	-80.00	1610	424.0	-61.50	1610	407.8	-54.50	1610	437.8	-96.00	1610	397.5	-64.00	1610
0.367
0.400	416.8	-107.0	1612	399.0	-104.8	1612	420.3	-86.75	1612	403.8	-78.75	1612	426.0	-62.25	1612	410.0	-54.50	1612	435.0	-101.0	1612	399.8	-62.50	1612
0.433
0.467	414.5	-107.0	1614	398.3	-102.5	1614	420.8	-86.75	1614	405.3	-77.75	1614	428.3	-63.25	1614	412.5	-55.50	1614	433.8	-104.5	1614	402.5	-60.75	1614
0.500
0.533	413.8	-107.0	1616	398.3	-100.5	1616	420.8	-87.00	1616	406.5	-77.00	1616	430.3	-64.50	1616	413.8	-55.25	1616	432.0	-107.0	1616	403.3	-60.00	1616
0.567
0.600	413.3	-107.0	1618	398.3	-98.50	1618	422.5	-87.00	1618	407.8	-76.00	1618	433.0	-64.50	1618	414.8	-56.25	1618	430.8	-108.5	1618	406.0	-59.75	1618
0.633
0.667	413.3	-107.3	1620	399.0	-97.25	1620	424.3	-87.00	1620	409.5	-75.75	1620	436.0	-63.25	1620	417.3	-57.75	1620	432.3	-109.8	1620	406.3	-59.50	1620
0.700
0.733	414.0	-106.8	1622	400.8	-95.50	1622	426.5	-86.25	1622	411.3	-75.00	1622	438.5	-62.25	1622	419.3	-59.25	1622	436.8	-108.8	1622	407.8	-59.25	1622
0.767
0.800	415.3	-106.5	1624	403.3	-93.50	1624	430.8	-86.00	1624	414.0	-75.00	1624	442.0	-61.00	1624	420.8	-59.75	1624	447.3	-104.5	1624	407.3	-59.25	1624
0.833
0.867	417.5	-107.0	1626	406.8	-93.00	1626	433.3	-86.00	1626	416.5	-75.50	1626	443.3	-60.25	1626	423.0	-60.25	1626	455.5	-96.25	1626	407.8	-61.50	1626
0.900
0.933	419.8	-107.5	1628	408.8	-92.75	1628	435.8	-85.00	1628	418.3	-76.50	1628	444.3	-59.25	1628	424.3	-61.25	1628	458.5	-87.25	1628	407.8	-68.00	1628
0.967
1.000	421.5	-107.3	1630	410.3	-93.25	1630	438.0	-84.25	1630	419.3	-78.50	1630	444.8	-59.00	1630	424.3	-61.00	1630	459.0	-78.25	1630	405.3	-72.25	1630
1.033
1.067	423.5	-107.0	1632	412.3	-94.50	1632	439.5	-83.00	1632	420.8	-78.75	1632	444.3	-57.50	1632	423.5	-62.25	1632	459.0	-73.75	1632	406.0	-72.50	1632
1.100
1.133	425.5	-106.8	1634	413.8	-95.00	1634	439.8	-82.50	1634	421.3	-80.00	1634	443.8	-56.25	1634	423.5	-61.75	1634	459.3	-72.75	1634	404.8	-77.50	1634
1.167
1.200	427.8	-106.3	1636	414.5	-96.25	1636	439.3	-81.50	1636	422.0	-80.50	1636	441.8	-55.00	1636	422.5	-61.50	1636	459.5	-70.00	1636	404.5	-80.75	1636
1.233
1.267	429.5	-106.3	1638	415.0	-97.00	1638	439.3	-80.00	1638	421.8	-80.25	1638	440.0	-54.25	1638	420.8	-61.00	1638	459.5	-69.00	1638	404.5	-84.25	1638
1.300
1.333	431.3	-105.0	1640	415.3	-98.25	1640	438.5	-79.75	1640	421.3	-80.25	1640	438.8	-53.75	1640	420.0	-60.50	1640	458.8	-68.50	1640	404.0	-87.25	1640
1.367
1.400	432.5	-104.3	1642	416.8	-99.00	1642	437.5	-78.50	1642	421.3	-80.25	1642	437.5	-53.00	1642	418.5	-58.00	1642	458.5	-66.75	1642	405.5	-92.75	1642
1.433
1.467	434.0	-103.3	1644	417.8	-100.0	1644	437.0	-76.75	1644	420.5	-80.25	1644	436.5	-52.25	1644	417.0	-56.75	1644	457.8	-65.25	1644	405.5	-94.50	1644
1.500
1.533	435.0	-102.0	1646	417.8	-101.0	1646	436.8	-76.75	1646	419.0	-80.25	1646	436.0	-52.50	1646	416.8	-54.75	1646	457.8	-66.00	1646	404.5	-97.25	1646
1.567
1.600	434.8	-101.3	1648	417.8	-101.3	1648	436.0	-76.75	1648	418.3	-80.00	1648	436.0	-53.75	1648	416.8	-53.25	1648	457.8	-66.75	1648	402.8	-96.50	1648
1.633
1.667	434.3	-101.0	1650	416.8	-102.5	1650	435.5	-77.00	1650	417.0	-79.50	1650	436.0	-54.25	1650	416.8	-52.25	1650	457.8	-70.00	1650	400.5	-96.75	1650
1.700
1.733	433.0	-100.8	1652	415.5	-103.0	1652	434.0	-77.75	1652	415.8	-78.75	1652	436.0	-55.25	1652	416.8	-51.00	1652	456.8	-78.25	1652	397.5	-92.25	1652
1.767
1.800	431.8	-100.0	1654	414.8	-102.8	1654	433.0	-78.25	1654	414.8	-77.00	1654	435.8	-56.50	1654	417.8	-49.50	1654	455.5	-81.25	1654	392.3	-82.50	1654
1.833
1.867	430.0	-99.75	1656	412.5	-102.8	1656	431.5	-79.75	1656	413.8	-75.75	1656	435.8	-57.00	1656	418.3	-49.25	1656	453.0	-86.75	1656	391.3	-74.75	1656
1.900
1.933	428.0	-99.25	1658	410.8	-102.5	1658	430.0	-80.00	1658	412.8	-75.00	1658	435.5	-57.25	1658	419.3	-49.25	1658	449.3	-91.50	1658	392.0	-66.00	1658
1.967
2.000	426.5	-99.00	1660	408.5	-101.0	1660	428.8	-80.00	1660	412.5	-74.75	1660	435.5	-57.75	1660	419.5	-48.25	1660	446.3	-93.25	1660	396.5	-60.50	1660
2.033
2.067	425.3	-99.75	1662	408.3	-99.75	1662	428.3	-80.50	1662	412.5	-74.00	1662	436.3	-58.25	1662	420.3	-48.25	1662	444.5	-96.50	1662	401.5	-57.75	1662
2.100
2.133	425.0	-100.5	1664	407.8	-98.75	1664	429.0	-81.00	1664	413.3	-73.25	1664	436.8	-58.50	1664	421.0	-49.50	1664	445.5	-100.5	1664	405.5	-56.00	1664
2.167
2.200	424.0	-102.0	1666	407.5	-97.00	1666	430.3	-81.25	1666	414.8	-72.75	1666	438.3	-59.00	1666	422.3	-50.00	1666	445.8	-101.3	1666	409.0	-55.00	1666
2.233
2.267	423.3	-103.3	1668	408.0	-96.25	1668	431.0	-82.00	1668	416.0	-72.00	1668	440.8	-59.00	1668	422.5	-51.00	1668	448.3	-100.8	1668	412.5	-54.75	1668
2.300
2.333	423.0	-103.8	1670	408.0	-95.50	1670	431.8	-82.00	1670	416.5	-72.00	1670	442.3	-59.75	1670	423.3	-52.50	1670	450.5	-98.50	1670	413.3	-54.25	1670
2.367
2.400	423.0	-104.8	1672	408.5	-94.75	1672	433.0	-82.00	1672	417.0	-72.00	1672	443.8	-59.75	1672	423.3	-54.25	1672	455.8	-92.50	1672	412.5	-55.25	1672
2.433
2.467	424.0	-106.3	1674	409.5	-94.50	1674	434.3	-82.00	1674	418.3	-74.25	1674	445.0	-58.25	1674	423.3	-56.00	1674	458.3	-85.00	1674	404.3	-61.50	1674
2.500
2.533	425.3	-107.0	1676	411.5	-95.25	1676	435.5	-81.75	1676	419.3	-76.00	1676	444.8	-57.50	1676	423.0	-57.25	1676	459.3	-79.75	1676	400.8	-65.50	1676
2.567
2.600	426.3	-107.8	1678	412.5	-95.75	1678	437.3	-81.50	1678	420.0	-78.50	1678	444.0	-57.00	1678	423.3	-58.00	1678	458.3	-72.50	1678	400.8	-73.25	1678
2.633
2.667	427.0	-108.3	1680	413.0	-97.25	1680	437.8	-80.00	1680	419.8	-79.75	1680	441.8	-56.00	1680	421.3	-59.00	1680	456.3	-68.50	1680	400.8	-78.50	1680
2.700
2.733	427.0	-108.3	1682	412.0	-98.50	1682	436.3	-80.25	1682	418.5	-81.00	1682	439.5	-56.00	1682	418.5	-59.50	1682	454.5	-64.50	1682	400.3	-83.75	1682
2.767
2.800	426.8	-107.5	1684	411.8	-98.75	1684	435.0	-80.25	1684	418.0	-82.00	1684	438.0	-56.00	1684	416.5	-58.00	1684	452.3	-62.75	1684	398.8	-88.25	1684
2.833
2.867	427.5	-107.0	1686	411.8	-100.3	1686	434.3	-80.00	1686	417.3	-82.50	1686	437.3	-56.50	1686	416.5	-57.00	1686	449.8	-61.25	1686	399.3	-91.50	1686
2.900
2.933	430.0	-106.3	1688	412.8	-101.3	1688	433.8	-79.75	1688	416.5	-83.25	1688	435.5	-57.25	1688	415.5	-57.50	1688	446.8	-60.75	1688	399.5	-95.50	1688
2.967
3.000	432.0	-105.3	1690	413.8	-103.0	1690	433.3	-79.25	1690	416.0	-83.50	1690	434.3	-57.50	1690	414.3	-57.50	1690	446.0	-60.75	1690	400.3	-100.8	1690
3.033
3.067	432.8	-104.3	1692	415.0	-104.3	1692	433.0	-79.25	1692	415.8	-84.00	1692	433.5	-59.00	1692	414.3	-57.25	1692	447.0	-63.50	1692	401.5	-101.3	1692
3.100
3.133	432.8	-103.5	1694	415.5	-104.8	1694	431.0	-78.75	1694	415.5	-84.25	1694	432.5	-60.25	1694	414.3	-56.75	1694	449.3	-67.75	1694	401.5	-102.8	1694
3.167
3.200	431.5	-103.5	1696	415.0	-106.0	1696	430.3	-78.75	1696	414.0	-84.25	1696	432.3	-60.75	1696	415.3	-55.50	1696	449.3	-73.50	1696	399.8	-102.5	1696
3.233
3.267	429.5	-103.5	1698	413.8	-107.0	1698	429.5	-79.50	1698	411.5	-84.25	1698	432.0	-62.25	1698	415.3	-54.75	1698	449.0	-76.25	1698	393.0	-95.25	1698
3.300
3.333	429.3	-103.3	1700	412.8	-107.8	1700	428.3	-81.25	1700	410.0	-82.25	1700	432.0	-63.25	1700	415.3	-54.25	1700	447.8	-82.25	1700	388.3	-86.50	1700
3.367
3.400	428.5	-102.3	1702	411.8	-108.0	1702	427.0	-82.25	1702	409.8	-80.25	1702	432.3	-64.00	1702	416.0	-54.00	1702	447.3	-86.25	1702	391.0	-74.75	1702
3.433
3.467	427.5	-101.8	1704	411.3	-108.0	1704	426.8	-83.50	1704	409.8	-78.75	1704	434.0	-63.25	1704	416.8	-53.50	1704	446.0	-90.50	1704	397.3	-68.25	1704
3.500
3.533	426.3	-103.0	1706	410.0	-107.8	1706	427.0	-84.00	1706	410.0	-78.00	1706	435.0	-62.50	1706	417.8	-53.25	1706	445.8	-94.75	1706	406.0	-64.50	1706
3.567
3.600	425.3	-103.5	1708	407.8	-106.8	1708	427.0	-85.25	1708	410.8	-76.25	1708	436.0	-61.75	1708	419.5	-54.25	1708	443.8	-101.0	1708	407.8	-62.50	1708
3.633
3.667	423.8	-104.8	1710	406.3	-104.5	1710	427.0	-86.25	1710	411.0	-76.00	1710	437.5	-62.00	1710	420.0	-55.50	1710	442.3	-104.8	1710	407.5	-60.00	1710
3.700
3.733	422.5	-105.3	1712	405.5	-101.8	1712	427.0	-85.25	1712	412.0	-75.00	1712	438.0	-62.00	1712	420.0	-56.00	1712	441.3	-105.8	1712	407.5	-59.25	1712
3.767
3.800	421.3	-105.5	1714	404.3	-100.0	1714	427.3	-84.75	1714	411.5	-73.75	1714	439.3	-60.75	1714	419.8	-56.50	1714	438.3	-107.3	1714	407.3	-57.75	1714
3.833
3.867	420.3	-105.3	1716	404.0	-98.75	1716	427.3	-85.50	1716	410.8	-73.50	1716	438.8	-59.75	1716	418.3	-57.50	1716	437.5	-108.8	1716	404.8	-58.50	1716
3.900
3.933	419.0	-105.3	1718	403.0	-98.25	1718	427.3	-85.50	1718	410.5	-74.25	1718	437.0	-58.00	1718	417.0	-58.00	1718	439.0	-107.3	1718	400.8	-60.75	1718
3.967
4.000	418.0	-105.3	1720	402.3	-97.75	1720	427.3	-85.25	1720	409.8	-75.00	1720	436.3	-57.25	1720	414.5	-58.50	1720	442.5	-102.0	1720	397.0	-63.25	1720
4.033
4.067	417.3	-105.5	1722	401.0	-97.00	1722	426.5	-84.00	1722	408.8	-76.25	1722	433.8	-56.25	1722	413.0	-59.00	1722	444.5	-91.75	1722	395.0	-67.50	1722
4.100
4.133	416.8	-105.5	1724	401.0	-95.25	1724	425.8	-81.50	1724	407.8	-76.75	1724	430.8	-54.50	1724	411.0	-59.00	1724	440.8	-80.00	1724	390.8	-72.75	1724
4.167
4.200	416.5	-105.8	1726	401.5	-95.25	1726	425.0	-79.25	1726	407.3	-77.50	1726	428.5	-54.00	1726	408.3	-58.75	1726	435.5	-70.25	1726	388.5	-77.00	1726
4.233
4.267	417.5	-105.0	1728	401.8	-95.50	1728	424.5	-76.75	1728	407.3	-77.50	1728	426.3	-52.50	1728	406.5	-57.50	1728	431.8	-65.25	1728	389.5	-80.50	1728
4.300
4.333	419.0	-104.5	1730	402.5	-95.75	1730	424.3	-75.25	1730	407.0	-77.50	1730	425.0	-52.50	1730	405.5	-56.50	1730	430.5	-63.25	1730	389.8	-85.50	1730
4.367
4.400	419.8	-103.3	1732	402.5	-96.25	1732	424.0	-74.50	1732	406.8	-78.00	1732	423.3	-51.50	1732	404.3	-54.75	1732	432.5	-62.50	1732	390.3	-87.75	1732
4.433
4.467	420.8	-102.3	1734	403.3	-96.75	1734	423.3	-74.25	1734	406.0	-78.50	1734	422.3	-51.00	1734	404.0	-54.00	1734	436.5	-61.00	1734	390.5	-90.00	1734
4.500
4.533	422.0	-100.8	1736	404.0	-97.75	1736	422.5	-74.00	1736	405.3	-79.25	1736	421.5	-51.75	1736	404.0	-54.00	1736	438.3	-62.25	1736	391.3	-94.00	1736
4.567
4.600	422.3	-100.0	1738	404.3	-98.75	1738	421.8	-74.25	1738	405.0	-79.50	1738	421.0	-52.50	1738	404.0	-54.00	1738	437.5	-62.25	1738	392.0	-93.25	1738
4.633
4.667	422.5	-98.50	1740	404.5	-99.25	1740	420.3	-74.00	1740	404.8	-79.50	1740	421.0	-53.75	1740	403.3	-53.50	1740	436.3	-62.25	1740	391.0	-95.75	1740
4.700
4.733	422.5	-97.75	1742	404.8	-100.3	1742	419.5	-74.50	1742	403.5	-80.00	1742	420.5	-55.25	1742	402.0	-52.75	1742	436.3	-64.00	1742	389.5	-96.50	1742
4.767
4.800	422.5	-98.25	1744	405.3	-101.5	1744	419.5	-75.25	1744	402.3	-80.75	1744	420.5	-57.00	1744	402.0	-52.75	1744	436.3	-65.00	1744	387.8	-97.50	1744
4.833
4.867	422.0	-99.00	1746	404.8	-102.8	1746	419.0	-76.25	1746	401.5	-80.25	1746	420.3	-58.25	1746	402.0	-54.25	1746	435.0	-67.75	1746	382.8	-94.00	1746
4.900
4.933	420.8	-100.0	1748	403.5	-104.0	1748	417.5	-77.25	1748	400.8	-80.25	1748	419.8	-59.50	1748	402.0	-54.50	1748	434.8	-70.25	1748	377.8	-86.25	1748
4.967
5.000	418.3	-99.75	1750	401.8	-104.3	1750	416.5	-78.75	1750	399.3	-79.25	1750	419.5	-60.50	1750	402.0	-55.25	1750	434.5	-73.00	1750	378.0	-76.50	1750
5.033
5.067	415.5	-99.75	1752	399.0	-104.5	1752	414.8	-79.25	1752	397.8	-78.00	1752	419.5	-60.25	1752	401.3	-55.25	1752	433.8	-77.00	1752	381.0	-69.00	1752
5.100
5.133	413.5	-99.75	1754	396.5	-104.3	1754	413.5	-80.75	1754	397.0	-76.25	1754	419.0	-60.75	1754	399.5	-55.00	1754	431.8	-83.00	1754	384.3	-63.50	1754
5.167
5.200	411.5	-99.50	1756	393.5	-103.3	1756	412.3	-80.75	1756	396.3	-74.75	1756	418.8	-59.25	1756	399.8	-54.25	1756	430.5	-85.75	1756	388.0	-60.00	1756
5.233
5.267	409.5	-99.75	1758	392.0	-101.5	1758	412.3	-80.50	1758	396.3	-73.75	1758	419.5	-57.25	1758	400.8	-52.50	1758	428.0	-90.50	1758	388.5	-56.75	1758
5.300
5.333	408.8	-99.75	1760	391.3	-100.0	1760	412.3	-80.50	1760	396.3	-72.25	1760	421.3	-56.25	1760	401.5	-52.25	1760	426.8	-95.75	1760	390.0	-55.50	1760
5.367
5.400	407.8	-100.5	1762	390.0	-97.75	1762	413.0	-80.50	1762	397.3	-70.50	1762	421.8	-55.50	1762	401.8	-52.25	1762	426.0	-96.75	1762	393.3	-54.00	1762
5.433
5.467	407.3	-100.3	1764	390.0	-95.25	1764	413.5	-80.50	1764	397.8	-69.75	1764	422.3	-54.00	1764	402.3	-53.00	1764	425.3	-98.00	1764	393.3	-52.25	1764
5.500
5.533	406.8	-100.0	1766	390.5	-93.00	1766	414.8	-79.00	1766	398.0	-69.25	1766	422.3	-52.75	1766	402.3	-53.00	1766	426.0	-98.75	1766	394.8	-52.50	1766
5.567
5.600	406.5	-100.0	1768	390.5	-91.50	1768	415.3	-78.25	1768	398.5	-68.50	1768	423.0	-51.75	1768	402.5	-52.00	1768	430.8	-96.00	1768	393.0	-52.50	1768
5.633
5.667	406.0	-100.0	1770	391.5	-90.50	1770	416.3	-77.50	1770	399.5	-68.50	1770	423.5	-50.50	1770	402.0	-51.75	1770	435.0	-90.25	1770	392.8	-54.00	1770
5.700
5.733	406.0	-99.50	1772	391.8	-89.75	1772	417.8	-76.25	1772	399.8	-68.50	1772	422.8	-49.50	1772	402.0	-53.00	1772	438.5	-82.25	1772	390.0	-55.25	1772
5.767
5.800	406.0	-99.50	1774	392.3	-88.25	1774	418.0	-75.25	1774	400.0	-68.50	1774	422.5	-48.25	1774	401.8	-53.75	1774	440.3	-75.75	1774	387.0	-57.00	1774
5.833
5.867	406.0	-99.25	1776	392.8	-87.00	1776	417.5	-73.75	1776	400.0	-68.50	1776	422.0	-47.50	1776	401.5	-53.75	1776	439.5	-68.00	1776	386.5	-61.00	1776
5.900
5.933	406.8	-98.25	1778	393.3	-86.25	1778	417.5	-73.00	1778	399.5	-69.50	1778	420.5	-47.50	1778	400.3	-53.75	1778	438.3	-63.75	1778	385.5	-63.00	1778
5.967
6.000	407.0	-97.75	1780	393.3	-86.75	1780	418.0	-72.00	1780	398.8	-70.50	1780	419.8	-47.00	1780	399.0	-53.50	1780	437.5	-60.50	1780	384.5	-64.00	1780
6.033
6.067	408.0	-97.75	1782	393.3	-87.25	1782	417.3	-71.75	1782	399.0	-71.50	1782	418.5	-46.50	1782	397.8	-52.25	1782	436.3	-59.25	1782	383.8	-65.75	1782
6.100
6.133	408.8	-97.75	1784	393.0	-88.25	1784	417.0	-71.25	1784	399.3	-71.75	1784	417.5	-45.50	1784	397.8	-52.25	1784	435.0	-57.75	1784	383.0	-69.25	1784
6.167
6.200	410.0	-97.25	1786	393.8	-89.50	1786	417.3	-70.50	1786	399.5	-71.75	1786	417.5	-45.50	1786	397.8	-51.75	1786	434.0	-55.75	1786	382.5	-74.25	1786
6.233
6.267	412.3	-96.25	1788	395.3	-91.00	1788	417.3	-70.50	1788	399.5	-72.25	1788	417.5	-45.50	1788	397.0	-50.50	1788	434.0	-55.50	1788	382.8	-79.75	1788
6.300
6.333	413.8	-95.25	1790	396.3	-93.00	1790	417.3	-70.50	1790	399.5	-73.25	1790	417.3	-45.75	1790	396.0	-49.25	1790	434.0	-55.50	1790	382.8	-84.00	1790
6.367
6.400	414.3	-95.50	1792	396.8	-93.75	1792	417.3	-70.50	1792	399.5	-74.25	1792	417.3	-47.00	1792	396.3	-49.00	1792	434.3	-57.25	1792	384.0	-86.50	1792
6.433
6.467	414.8	-95.50	1794	397.0	-94.25	1794	417.3	-71.25	1794	399.0	-74.00	1794	417.0	-48.00	1794	396.3	-48.75	1794	435.0	-58.75	1794	384.0	-88.50	1794
6.500
6.533	414.8	-95.75	1796	397.5	-95.50	1796	416.3	-72.50	1796	398.3	-74.00	1796	417.0	-49.50	1796	396.5	-47.50	1796	435.5	-61.75	1796	381.0	-89.00	1796
6.567
6.600	414.0	-96.25	1798	396.8	-96.75	1798	415.3	-73.25	1798	398.3	-74.00	1798	416.0	-51.25	1798	397.5	-47.00	1798	436.8	-67.50	1798	379.3	-85.50	1798
6.633
6.667	413.5	-95.75	1800	396.0	-97.50	1800	414.5	-74.00	1800	396.3	-73.75	1800	416.0	-52.50	1800	398.3	-46.50	1800	436.3	-76.50	1800	375.8	-76.25	1800
6.700
6.733	412.5	-96.25	1802	395.5	-98.75	1802	413.8	-75.00	1802	396.0	-72.50	1802	416.3	-54.00	1802	399.5	-46.50	1802	435.0	-82.75	1802	374.8	-69.00	1802
6.767
6.800	412.0	-95.75	1804	394.5	-99.75	1804	413.3	-76.25	1804	395.5	-71.50	1804	416.5	-54.75	1804	399.5	-46.50	1804	433.5	-86.25	1804	377.0	-61.50	1804
6.833
6.867	411.8	-96.50	1806	394.3	-99.75	1806	413.0	-78.00	1806	395.8	-70.25	1806	418.3	-55.25	1806	400.3	-48.00	1806	432.5	-88.75	1806	382.0	-57.25	1806
6.900
6.933	411.0	-97.25	1808	393.8	-99.50	1808	413.3	-78.75	1808	396.3	-70.50	1808	419.8	-56.75	1808	401.5	-48.25	1808	431.3	-91.75	1808	386.3	-55.50	1808
6.967
7.000	410.3	-97.75	1810	393.3	-97.50	1810	413.8	-79.00	1810	398.3	-70.25	1810	422.0	-55.50	1810	402.5	-48.25	1810	429.8	-95.50	1810	391.3	-52.00	1810
7.033
7.067	410.3	-99.25	1812	393.0	-94.75	1812	415.0	-80.00	1812	400.5	-69.50	1812	424.3	-58.00	1812	404.3	-48.50	1812	429.3	-99.00	1812	392.8	-51.75	1812
7.100
7.133	410.0	-100.8	1814	393.8	-94.00	1814	416.3	-80.00	1814	401.3	-69.25	1814	426.8	-57.25	1814	407.0	-49.50	1814	429.8	-102.3	1814	394.8	-51.25	1814
7.167
7.200	409.8	-101.5	1816	394.0	-93.75	1816	418.0	-80.50	1816	402.8	-70.25	1816	428.3	-57.25	1816	408.8	-50.50	1816	429.5	-103.3	1816	397.0	-52.00	1816
7.233
7.267	410.3	-102.8	1818	394.8	-93.25	1818	419.0	-80.50	1818	403.3	-70.75	1818	429.0	-55.75	1818	409.0	-52.00	1818	431.8	-102.3	1818	395.3	-52.50	1818
7.300
7.333	411.3	-103.5	1820	396.5	-93.00	1820	420.8	-80.50	1820	404.3	-72.00	1820	429.0	-54.25	1820	409.3	-53.25	1820	438.5	-96.25	1820	395.8	-54.75	1820
7.367
7.400	412.8	-105.0	1822	397.8	-93.50	1822	422.5	-80.50	1822	405.0	-73.50	1822	429.0	-53.50	1822	408.8	-54.50	1822	444.0	-88.00	1822	393.8	-59.50	1822
7.433
7.467	413.5	-104.8	1824	398.8	-94.75	1824	423.8	-80.50	1824	405.3	-75.50	1824	429.0	-52.75	1824	408.8	-56.75	1824	447.0	-80.75	1824	393.3	-64.00	1824
7.500
7.533	414.5	-104.8	1826	399.5	-94.75	1826	424.0	-79.75	1826	405.3	-77.00	1826	427.0	-53.50	1826	407.5	-59.00	1826	445.8	-70.75	1826	392.8	-67.75	1826
7.567
7.600	415.8	-105.5	1828	399.8	-95.00	1828	424.0	-79.75	1828	405.3	-78.00	1828	425.0	-53.00	1828	406.5	-60.00	1828	441.3	-63.50	1828	391.5	-72.75	1828
7.633
7.667	416.5	-105.8	1830	399.8	-95.50	1830	424.0	-79.25	1830	405.5	-80.25	1830	422.5	-53.25	1830	405.8	-60.25	1830	436.0	-61.75	1830	389.8	-78.75	1830
7.700
7.733	417.3	-105.3	1832	400.0	-97.50	1832	423.0	-79.25	1832	405.0	-80.75	1832	421.5	-53.50	1832	403.5	-61.00	1832	432.8	-60.00	1832	388.0	-82.25	1832
7.767
7.800	418.3	-105.0	1834	401.0	-99.50	1834	422.5	-78.75	1834	405.8	-81.25	1834	420.3	-54.00	1834	402.5	-61.50	1834	435.0	-60.75	1834	387.8	-86.50	1834
7.833
7.867	420.3	-104.3	1836	403.0	-100.3	1836	422.5	-78.75	1836	405.8	-82.00	1836	420.3	-54.75	1836	401.8	-61.00	1836	436.3	-60.75	1836	387.3	-92.50	1836
7.900
7.933	422.0	-103.5	1838	404.0	-101.5	1838	422.5	-78.75	1838	405.8	-82.75	1838	419.5	-55.25	1838	400.5	-60.00	1838	436.0	-60.75	1838	387.8	-96.25	1838
7.967
8.000	423.3	-102.8	1840	404.8	-102.8	1840	422.5	-78.75	1840	405.8	-83.50	1840	419.5	-55.25	1840	400.5	-60.00	1840	436.8	-61.50	1840	389.0	-98.75	1840
8.033
8.067	423.5	-102.0	1842	405.5	-103.0	1842	422.5	-78.50	1842	405.8	-84.25	1842	420.0	-56.75	1842	400.3	-58.25	1842	439.0	-61.75	1842	389.0	-100.5	1842
8.100
8.133	423.8	-101.3	1844	405.3	-104.0	1844	422.5	-78.50	1844	404.5	-83.25	1844	421.0	-57.25	1844	402.3	-57.25	1844	440.0	-64.25	1844	389.3	-98.75	1844
8.167
8.200	423.5	-101.5	1846	406.0	-104.5	1846	422.5	-79.00	1846	404.3	-82.50	1846	421.8	-58.25	1846	402.8	-56.25	1846	442.8	-67.75	1846	389.3	-96.50	1846
8.233
8.267	423.3	-101.3	1848	406.3	-104.5	1848	422.8	-79.00	1848	404.0	-81.75	1848	422.5	-59.75	1848	404.3	-54.75	1848	444.3	-70.75	1848	387.5	-92.50	1848
8.300
8.333	423.0	-101.5	1850	406.3	-104.3	1850	422.8	-79.75	1850	404.0	-80.50	1850	424.5	-60.50	1850	405.8	-53.50	1850	444.5	-74.00	1850	385.5	-90.50	1850
8.367
8.400	422.8	-101.0	1852	405.3	-105.0	1852	423.0	-80.50	1852	404.3	-79.25	1852	425.5	-62.25	1852	408.3	-53.00	1852	444.0	-79.25	1852	384.5	-84.00	1852
8.433
8.467	421.8	-101.5	1854	404.8	-104.8	1854	422.8	-82.25	1854	404.0	-78.25	1854	426.8	-62.25	1854	409.3	-52.50	1854	442.0	-86.50	1854	385.0	-77.25	1854
8.500
8.533	421.0	-102.0	1856	404.0	-105.0	1856	422.5	-83.50	1856	404.0	-77.00	1856	428.0	-63.25	1856	410.8	-52.50	1856	440.3	-91.00	1856	388.0	-67.50	1856
8.567
8.600	420.0	-102.5	1858	403.0	-105.3	1858	422.3	-84.50	1858	404.5	-76.25	1858	430.0	-63.75	1858	411.5	-54.25	1858	439.0	-94.00	1858	390.8	-62.50	1858
8.633
8.667	418.8	-103.8	1860	402.0	-105.3	1860	422.3	-85.50	1860	404.8	-76.00	1860	430.5	-63.75	1860	411.5	-54.50	1860	437.5	-99.00	1860	393.5	-60.75	1860
8.700
8.733	418.3	-104.8	1862	401.0	-104.8	1862	422.5	-85.50	1862	405.8	-76.00	1862	432.5	-63.75	1862	412.5	-54.50	1862	436.0	-103.0	1862	398.8	-57.75	1862
8.767
8.800	417.3	-105.8	1864	400.0	-102.3	1864	423.3	-87.00	1864	406.8	-75.25	1864	433.8	-63.25	1864	412.8	-55.00	1864	435.5	-106.8	1864	400.8	-57.50	1864
8.833
8.867	416.5	-107.5	1866	400.8	-101.3	1866	423.8	-87.50	1866	408.3	-74.50	1866	434.0	-63.25	1866	413.0	-56.75	1866	434.3	-108.3	1866	402.5	-57.50	1866
8.900
8.933	416.0	-108.3	1868	400.5	-100.5	1868	424.5	-87.50	1868	409.5	-75.75	1868	434.5	-62.75	1868	413.5	-60.00	1868	434.0	-109.3	1868	403.3	-57.00	1868
8.967
9.000	415.8	-109.3	1870	400.8	-100.5	1870	425.3	-89.00	1870	409.8	-77.50	1870	435.3	-62.00	1870	413.5	-62.50	1870	436.0	-110.3	1870	400.8	-58.75	1870
9.033
9.067	415.3	-111.0	1872	401.3	-101.0	1872	425.3	-89.25	1872	409.8	-79.25	1872	435.0	-61.50	1872	412.3	-65.25	1872	441.3	-107.8	1872	397.3	-65.00	1872
9.100
9.133	415.0	-112.0	1874	401.0	-101.8	1874	425.8	-89.25	1874	410.0	-80.75	1874	434.3	-61.50	1874	411.8	-66.75	1874	446.0	-101.8	1874	394.8	-73.25	1874
9.167
9.200	414.8	-113.8	1876	400.5	-102.0	1876	426.0	-89.75	1876	409.8	-83.00	1876	432.3	-61.75	1876	411.0	-67.75	1876	449.8	-92.50	1876	393.8	-78.75	1876
9.233
9.267	415.0	-114.8	1878	401.0	-103.3	1878	427.3	-89.25	1878	408.5	-85.50	1878	430.5	-62.50	1878	410.3	-68.50	1878	448.5	-82.25	1878	392.8	-81.50	1878
9.300
9.333	415.3	-115.5	1880	401.5	-104.0	1880	427.0	-89.00	1880	408.3	-87.50	1880	428.0	-63.50	1880	408.8	-70.25	1880	442.5	-75.50	1880	392.0	-84.00	1880
9.367
9.400	415.8	-115.5	1882	401.0	-104.0	1882	426.3	-89.25	1882	408.3	-88.00	1882	426.0	-64.25	1882	407.5	-71.75	1882	438.5	-72.50	1882	390.8	-87.50	1882
9.433
9.467	416.5	-116.8	1884	402.0	-105.8	1884	425.8	-89.25	1884	408.0	-89.50	1884	424.8	-64.25	1884	406.5	-71.75	1884	437.5	-71.25	1884	390.0	-90.00	1884
9.500
9.533	418.0	-116.3	1886	402.8	-107.5	1886	425.5	-89.00	1886	406.3	-91.25	1886	423.0	-65.00	1886	405.3	-70.75	1886	438.5	-71.75	1886	390.0	-93.00	1886
9.567
9.600	419.5	-115.0	1888	403.3	-108.5	1888	424.5	-88.75	1888	406.8	-90.75	1888	423.0	-65.00	1888	404.5	-69.25	1888	439.5	-71.75	1888	389.5	-95.50	1888
9.633
9.667	420.8	-114.5	1890	404.3	-109.5	1890	423.8	-88.50	1890	406.8	-91.75	1890	422.0	-65.00	1890	404.3	-69.25	1890	439.0	-71.25	1890	389.5	-98.75	1890
9.700
9.733	422.3	-113.3	1892	405.0	-110.8	1892	423.3	-88.25	1892	406.8	-91.75	1892	421.3	-65.50	1892	402.8	-69.00	1892	438.0	-71.00	1892	390.5	-103.3	1892
9.767
9.800	423.3	-112.5	1894	405.5	-110.8	1894	423.0	-87.75	1894	406.5	-92.00	1894	420.8	-66.25	1894	402.8	-67.75	1894	437.0	-70.00	1894	392.0	-107.3	1894
9.833
9.867	424.0	-112.0	1896	406.0	-111.5	1896	423.0	-87.75	1896	406.3	-93.25	1896	420.5	-67.50	1896	402.5	-66.50	1896	438.3	-70.75	1896	392.0	-110.5	1896
9.900
9.933	424.3	-112.0	1898	406.3	-113.3	1898	423.0	-87.75	1898	406.0	-93.50	1898	421.0	-68.50	1898	403.0	-65.50	1898	439.3	-74.25	1898	392.0	-113.0	1898
9.967
10.000	424.5	-111.5	1900	406.8	-115.0	1900	422.5	-89.25	1900	405.5	-94.00	1900	421.5	-69.25	1900	404.8	-64.50	1900	441.3	-79.25	1900	390.5	-112.5	1900
10.033
10.067	424.3	-112.0	1902	406.8	-116.0	1902	421.8	-90.75	1902	404.8	-94.00	1902	422.3	-71.75	1902	405.0	-64.00	1902	441.0	-85.75	1902	387.3	-109.5	1902
10.100
10.133	423.0	-113.3	1904	406.3	-117.5	1904	421.8	-92.50	1904	404.0	-93.50	1904	422.5	-72.50	1904	405.8	-65.00	1904	441.0	-89.50	1904	384.5	-104.8	1904
10.167
10.200	422.3	-114.0	1906	405.8	-117.8	1906	420.8	-94.25	1906	403.3	-92.75	1906	423.5	-73.50	1906	406.0	-65.00	1906	439.0	-97.25	1906	382.3	-97.50	1906
10.233
10.267	421.3	-115.0	1908	404.0	-118.3	1908	420.5	-95.00	1908	403.3	-92.50	1908	424.5	-74.00	1908	406.8	-65.75	1908	438.3	-99.75	1908	384.8	-85.25	1908
10.300
10.333	420.0	-115.8	1910	402.3	-118.3	1910	420.3	-95.75	1910	403.3	-90.75	1910	425.8	-73.75	1910	407.3	-66.50	1910	438.8	-104.8	1910	387.3	-78.25	1910
10.367
10.400	418.3	-116.0	1912	400.3	-117.8	1912	420.3	-97.50	1912	403.3	-89.25	1912	427.0	-74.75	1912	408.8	-67.00	1912	437.8	-109.0	1912	393.3	-74.00	1912
10.433
10.467	416.8	-116.5	1914	399.5	-117.0	1914	420.3	-98.00	1914	403.5	-88.50	1914	428.5	-75.50	1914	409.0	-67.50	1914	437.8	-112.0	1914	400.0	-71.00	1914
10.500
10.533	415.3	-117.5	1916	398.0	-115.0	1916	420.3	-98.00	1916	403.5	-87.50	1916	430.3	-75.50	1916	410.0	-69.00	1916	437.3	-115.3	1916	401.0	-69.75	1916
10.567
10.600	414.3	-118.0	1918	397.8	-112.8	1918	420.3	-98.00	1918	404.8	-86.25	1918	431.3	-74.00	1918	410.0	-69.00	1918	434.0	-117.5	1918	401.0	-69.00	1918
10.633
10.667	413.5	-118.8	1920	397.8	-110.5	1920	420.8	-97.75	1920	404.8	-86.25	1920	431.3	-73.25	1920	410.8	-69.50	1920	431.5	-119.5	1920	398.8	-68.75	1920
10.700
10.733	413.0	-118.8	1922	397.8	-109.8	1922	422.0	-97.50	1922	405.5	-86.25	1922	431.5	-72.25	1922	410.5	-71.75	1922	432.0	-119.8	1922	397.8	-69.50	1922
10.767
10.800	412.3	-119.0	1924	397.8	-109.8	1924	422.3	-97.50	1924	406.0	-87.25	1924	431.5	-70.25	1924	410.8	-73.00	1924	438.0	-115.3	1924	396.0	-70.75	1924
10.833
10.867	412.0	-119.8	1926	398.3	-109.0	1926	423.5	-97.25	1926	406.0	-88.50	1926	431.0	-70.75	1926	410.3	-73.00	1926	445.8	-108.3	1926	394.8	-75.25	1926
10.900
10.933	412.8	-120.8	1928	398.8	-109.0	1928	423.8	-96.75	1928	406.0	-90.75	1928	430.0	-70.75	1928	408.8	-75.50	1928	447.3	-97.50	1928	394.0	-78.75	1928
10.967
11.000	413.3	-120.8	1930	399.3	-109.0	1930	424.5	-95.75	1930	406.0	-92.25	1930	429.3	-69.75	1930	407.8	-76.50	1930	445.3	-89.00	1930	392.3	-84.00	1930
11.033
11.067	413.3	-120.8	1932	399.3	-110.0	1932	424.8	-95.00	1932	406.0	-93.25	1932	427.3	-69.25	1932	404.8	-77.50	1932	441.5	-83.50	1932	390.5	-90.50	1932
11.100
11.133	414.0	-120.8	1934	399.0	-110.3	1934	423.5	-94.50	1934	405.3	-95.50	1934	425.0	-69.50	1934	403.8	-78.25	1934	439.8	-81.75	1934	389.5	-94.00	1934
11.167
11.200	414.0	-121.0	1936	398.8	-111.3	1936	422.3	-94.00	1936	404.5	-96.25	1936	422.0	-69.50	1936	402.0	-78.25	1936	439.3	-82.00	1936	387.8	-97.75	1936
11.233
11.267	414.8	-121.5	1938	398.8	-112.5	1938	422.0	-94.00	1938	403.8	-97.25	1938	420.5	-69.50	1938	401.3	-77.50	1938	439.3	-82.00	1938	385.8	-100.8	1938
11.300
11.333	416.0	-121.3	1940	398.5	-114.5	1940	420.5	-94.50	1940	403.0	-98.25	1940	418.8	-69.50	1940	400.0	-76.75	1940	438.0	-81.50	1940	384.8	-105.3	1940
11.367
11.400	416.8	-119.8	1942	398.3	-115.5	1942	418.8	-93.75	1942	402.3	-98.75	1942	418.3	-70.25	1942	398.5	-75.50	1942	437.0	-80.25	1942	384.8	-106.8	1942
11.433
11.467	417.3	-119.0	1944	398.8	-117.0	1944	418.8	-94.25	1944	401.5	-98.75	1944	418.0	-71.25	1944	398.5	-75.00	1944	435.8	-80.00	1944	383.0	-109.0	1944
11.500
11.533	417.5	-118.5	1946	399.0	-117.8	1946	418.5	-94.25	1946	400.8	-99.75	1946	418.0	-72.50	1946	397.8	-73.50	1946	434.5	-79.75	1946	384.3	-108.5	1946
11.567
11.600	418.0	-119.0	1948	399.5	-119.3	1948	418.5	-94.50	1948	400.5	-99.75	1948	417.5	-73.75	1948	397.8	-71.75	1948	435.0	-81.50	1948	384.5	-112.8	1948
11.633
11.667	418.5	-119.0	1950	400.0	-119.8	1950	418.5	-95.75	1950	400.5	-99.75	1950	418.5	-74.75	1950	398.3	-71.25	1950	437.5	-84.00	1950	384.3	-114.5	1950
11.700
11.733	418.0	-119.0	1952	399.8	-121.0	1952	418.0	-96.50	1952	400.5	-99.75	1952	418.8	-75.25	1952	399.5	-72.00	1952	440.3	-92.75	1952	383.5	-112.5	1952
11.767
11.800	417.8	-119.0	1954	399.3	-123.0	1954	417.3	-98.00	1954	399.8	-99.00	1954	419.3	-76.75	1954	400.3	-71.50	1954	438.3	-100.8	1954	379.3	-105.0	1954
11.833
11.867	416.8	-119.8	1956	398.8	-123.5	1956	416.5	-100.3	1956	398.5	-98.50	1956	419.8	-79.25	1956	401.8	-72.00	1956	435.5	-108.0	1956	377.8	-97.50	1956
11.900
11.933	415.5	-121.5	1958	398.3	-124.0	1958	416.5	-101.5	1958	398.0	-96.75	1958	420.0	-79.75	1958	402.0	-72.50	1958	433.5	-113.0	1958	380.3	-89.50	1958
11.967
12.000	413.5	-123.0	1960	396.3	-123.5	1960	416.0	-103.3	1960	398.0	-96.25	1960	420.8	-81.25	1960	402.8	-72.50	1960	431.5	-117.8	1960	386.3	-83.25	1960
12.033
12.067	412.0	-123.3	1962	394.5	-122.5	1962	415.8	-104.0	1962	398.8	-95.25	1962	422.8	-83.00	1962	404.5	-73.25	1962	430.8	-120.5	1962	391.0	-81.25	1962
12.100
12.133	410.5	-123.8	1964	393.3	-122.0	1964	415.8	-104.8	1964	399.0	-94.75	1964	423.5	-83.25	1964	405.8	-73.25	1964	427.8	-125.5	1964	393.5	-79.00	1964
12.167
12.200	409.3	-125.5	1966	392.8	-120.3	1966	417.3	-105.0	1966	400.0	-94.25	1966	425.8	-83.25	1966	406.5	-75.00	1966	426.5	-126.5	1966	394.3	-77.75	1966
12.233
12.267	408.8	-127.3	1968	392.8	-119.3	1968	417.8	-105.8	1968	402.5	-94.50	1968	427.3	-82.75	1968	406.5	-76.00	1968	426.3	-128.5	1968	395.0	-76.50	1968
12.300
12.333	408.3	-127.8	1970	393.3	-118.0	1970	419.0	-106.0	1970	403.5	-95.50	1970	428.3	-82.50	1970	407.0	-79.50	1970	430.5	-129.8	1970	395.8	-77.00	1970
12.367
12.400	408.3	-129.3	1972	393.8	-117.3	1972	420.0	-106.0	1972	404.3	-96.75	1972	429.3	-81.25	1972	407.0	-81.50	1972	438.8	-124.8	1972	394.8	-78.75	1972
12.433
12.467	409.5	-129.0	1974	395.0	-116.8	1974	421.3	-106.0	1974	405.0	-98.75	1974	429.3	-81.25	1974	407.0	-83.50	1974	443.0	-119.5	1974	393.5	-81.50	1974
12.500
12.533	409.8	-129.5	1976	395.3	-117.3	1976	422.8	-106.0	1976	404.5	-100.5	1976	428.3	-80.00	1976	405.5	-85.00	1976	445.3	-111.0	1976	391.0	-88.25	1976
12.567
12.600	410.3	-130.0	1978	396.0	-119.0	1978	422.0	-105.8	1978	404.5	-101.8	1978	426.0	-79.25	1978	404.3	-87.00	1978	443.8	-100.3	1978	388.8	-94.75	1978
12.633
12.667	410.8	-130.3	1980	395.5	-120.0	1980	421.3	-104.8	1980	404.0	-103.8	1980	423.5	-79.25	1980	402.0	-88.00	1980	437.8	-91.00	1980	386.8	-103.5	1980
12.700
12.733	411.3	-130.3	1982	394.8	-121.3	1982	420.5	-104.3	1982	402.0	-106.0	1982	420.3	-79.50	1982	400.8	-87.00	1982	432.5	-88.00	1982	385.5	-107.8	1982
12.767
12.800	412.0	-130.3	1984	394.5	-123.3	1984	418.5	-103.8	1984	400.5	-106.5	1984	417.3	-80.25	1984	398.8	-86.75	1984	430.8	-87.25	1984	383.8	-109.3	1984
12.833
12.867	412.0	-130.5	1986	394.3	-125.0	1986	417.5	-103.8	1986	398.8	-107.5	1986	415.0	-80.75	1986	396.3	-86.50	1986	430.0	-88.00	1986	382.0	-115.5	1986
12.900
12.933	413.0	-130.0	1988	394.8	-125.5	1988	415.5	-103.5	1988	397.5	-107.8	1988	414.3	-80.75	1988	395.3	-85.25	1988	430.0	-88.00	1988	382.5	-118.5	1988
12.967
13.000	414.0	-128.5	1990	395.3	-127.0	1990	414.5	-103.5	1990	396.8	-107.5	1990	412.5	-81.25	1990	394.0	-84.25	1990	429.8	-88.00	1990	381.3	-120.8	1990
13.033
13.067	414.3	-128.3	1992	395.5	-128.8	1992	414.0	-103.5	1992	396.0	-107.5	1992	411.8	-81.75	1992	393.3	-83.25	1992	431.5	-90.00	1992	382.8	-121.8	1992
13.100
13.133	414.3	-127.5	1994	395.5	-130.0	1994	414.0	-103.5	1994	396.0	-107.5	1994	412.3	-83.25	1994	393.3	-83.00	1994	431.8	-91.00	1994	383.5	-124.0	1994
13.167
13.200	414.3	-127.5	1996	395.5	-130.5	1996	413.8	-103.8	1996	396.0	-107.5	1996	412.8	-84.00	1996	393.3	-83.00	1996	433.5	-92.25	1996	382.3	-125.5	1996
13.233
13.267	414.3	-127.5	1998	395.5	-130.0	1998	413.5	-105.0	1998	395.8	-106.8	1998	413.5	-85.00	1998	394.3	-81.75	1998	433.5	-96.25	1998	379.0	-122.8	1998
13.300
13.333	413.3	-128.0	2000	395.3	-130.8	2000	413.3	-105.5	2000	395.0	-106.8	2000	414.3	-86.75	2000	395.3	-80.00	2000	434.3	-103.5	2000	376.0	-116.0	2000
