## Supplementary material for "Trunk muscle activity across various trunk–limb coordination patterns in centipede locomotion": Data S1: rubi-swim-#1-2-track.csv

#multi:
	mass A			mass B			mass C			mass D			mass E			mass F			mass G			mass H
t	x	y	frame	x	y	frame	x	y	frame	x	y	frame	x	y	frame	x	y	frame	x	y	frame	x	y	frame
0.000	394.8	-86.25	1600	379.8	-78.00	1600	404.5	-60.50	1600	386.5	-60.25	1600	405.5	-36.25	1600	387.3	-38.75	1600	421.3	-47.00	1600	366.0	-62.50	1600
0.033
0.067	395.0	-87.00	1602	380.5	-79.00	1602	404.0	-61.25	1602	386.3	-60.75	1602	404.8	-36.25	1602	386.5	-39.25	1602	422.3	-50.00	1602	366.0	-63.75	1602
0.100
0.133	395.5	-86.75	1604	380.0	-80.00	1604	403.8	-61.50	1604	386.0	-61.50	1604	404.5	-37.00	1604	386.3	-39.75	1604	423.8	-50.50	1604	366.5	-67.75	1604
0.167
0.200	396.5	-87.75	1606	380.0	-82.00	1606	403.3	-62.75	1606	386.0	-62.25	1606	404.3	-38.25	1606	385.8	-40.50	1606	424.5	-51.50	1606	367.3	-70.25	1606
0.233
0.267	397.5	-88.50	1608	380.8	-83.25	1608	403.3	-62.00	1608	385.5	-63.75	1608	403.8	-38.75	1608	385.5	-40.25	1608	424.5	-52.50	1608	368.5	-75.25	1608
0.300
0.333	398.3	-88.00	1610	380.5	-85.00	1610	402.5	-63.25	1610	385.3	-64.25	1610	403.3	-39.50	1610	385.5	-40.25	1610	423.8	-52.75	1610	368.5	-78.00	1610
0.367
0.400	398.3	-87.75	1612	380.5	-86.50	1612	402.0	-63.00	1612	383.3	-65.50	1612	402.3	-41.25	1612	385.3	-40.00	1612	423.8	-53.25	1612	368.8	-79.75	1612
0.433
0.467	398.3	-87.50	1614	381.0	-87.50	1614	401.0	-63.25	1614	382.5	-65.50	1614	402.0	-41.50	1614	384.5	-39.25	1614	423.5	-55.75	1614	367.0	-81.75	1614
0.500
0.533	398.3	-87.25	1616	381.0	-87.75	1616	399.3	-63.25	1616	382.5	-65.50	1616	400.5	-42.75	1616	383.8	-38.25	1616	423.5	-58.25	1616	365.0	-80.75	1616
0.567
0.600	397.8	-86.50	1618	380.8	-88.75	1618	398.5	-63.25	1618	382.0	-65.00	1618	400.5	-43.25	1618	383.8	-37.75	1618	422.8	-63.50	1618	362.8	-78.00	1618
0.633
0.667	397.0	-85.75	1620	380.3	-89.25	1620	398.0	-63.75	1620	380.8	-64.25	1620	399.8	-44.25	1620	383.5	-37.50	1620	421.8	-66.00	1620	358.0	-67.75	1620
0.700
0.733	396.8	-85.25	1622	379.5	-89.00	1622	397.5	-64.50	1622	380.0	-62.75	1622	399.8	-44.25	1622	383.5	-36.75	1622	420.0	-70.25	1622	358.8	-56.25	1622
0.767
0.800	396.0	-84.25	1624	379.5	-87.50	1624	397.5	-64.50	1624	379.8	-61.25	1624	400.8	-43.50	1624	384.0	-36.25	1624	418.3	-72.75	1624	365.8	-48.75	1624
0.833
0.867	395.3	-83.75	1626	378.3	-86.50	1626	397.3	-64.75	1626	379.3	-59.25	1626	401.0	-43.25	1626	384.5	-36.25	1626	417.3	-74.75	1626	372.3	-44.25	1626
0.900
0.933	394.3	-83.75	1628	376.5	-84.75	1628	396.8	-64.75	1628	380.3	-58.25	1628	402.3	-41.75	1628	385.3	-36.00	1628	414.8	-79.00	1628	375.0	-42.25	1628
0.967
1.000	393.3	-83.25	1630	375.8	-82.50	1630	397.0	-64.00	1630	380.8	-56.75	1630	403.8	-40.75	1630	385.5	-35.25	1630	412.3	-81.50	1630	376.3	-41.25	1630
1.033
1.067	392.5	-83.25	1632	375.0	-80.75	1632	397.0	-64.00	1632	381.8	-55.00	1632	405.0	-40.00	1632	386.0	-35.00	1632	410.0	-84.00	1632	374.8	-40.00	1632
1.100
1.133	391.3	-83.50	1634	374.8	-79.25	1634	397.5	-63.00	1634	381.8	-53.75	1634	405.8	-38.75	1634	386.8	-34.50	1634	409.0	-84.00	1634	372.5	-39.25	1634
1.167
1.200	391.3	-83.50	1636	374.8	-77.50	1636	398.3	-62.50	1636	382.0	-53.25	1636	406.8	-37.75	1636	387.0	-34.50	1636	408.3	-84.00	1636	372.0	-38.50	1636
1.233
1.267	390.3	-83.50	1638	374.5	-75.25	1638	398.8	-62.00	1638	382.5	-53.25	1638	407.3	-36.75	1638	387.0	-35.00	1638	409.8	-84.00	1638	372.3	-38.25	1638
1.300
1.333	389.3	-83.50	1640	374.5	-74.25	1640	399.5	-61.50	1640	383.5	-53.25	1640	407.8	-35.50	1640	387.0	-36.25	1640	413.8	-81.25	1640	370.8	-40.00	1640
1.367
1.400	389.0	-83.50	1642	374.8	-72.50	1642	400.0	-60.75	1642	383.3	-52.75	1642	407.8	-35.00	1642	387.0	-36.25	1642	420.3	-75.25	1642	369.8	-41.25	1642
1.433
1.467	389.0	-83.50	1644	374.5	-73.00	1644	400.3	-60.25	1644	383.0	-53.25	1644	407.3	-34.00	1644	387.0	-36.25	1644	424.5	-65.25	1644	368.3	-43.00	1644
1.500
1.533	389.0	-83.50	1646	374.0	-73.75	1646	400.3	-59.75	1646	382.5	-54.25	1646	406.3	-33.75	1646	386.8	-37.25	1646	423.0	-55.25	1646	367.5	-44.25	1646
1.567
1.600	389.3	-84.00	1648	373.8	-73.50	1648	400.3	-59.00	1648	382.5	-55.00	1648	405.0	-33.50	1648	385.8	-37.75	1648	419.5	-47.50	1648	365.3	-48.00	1648
1.633
1.667	389.3	-85.00	1650	374.0	-74.75	1650	400.3	-58.50	1650	382.0	-56.25	1650	403.5	-33.50	1650	383.8	-38.25	1650	416.0	-43.00	1650	364.3	-53.50	1650
1.700
1.733	389.8	-85.00	1652	374.5	-75.75	1652	400.3	-58.50	1652	382.0	-57.25	1652	403.5	-34.25	1652	383.5	-38.00	1652	414.5	-41.50	1652	363.3	-57.75	1652
1.767
1.800	390.5	-85.25	1654	375.3	-77.25	1654	400.3	-58.75	1654	381.8	-58.25	1654	402.0	-34.50	1654	383.0	-38.00	1654	416.8	-43.25	1654	363.5	-64.00	1654
1.833
1.867	392.3	-85.25	1656	376.0	-79.00	1656	400.3	-59.25	1656	381.8	-59.25	1656	401.5	-35.00	1656	382.5	-38.00	1656	418.3	-45.50	1656	364.5	-69.25	1656
1.900
1.933	394.3	-85.25	1658	377.3	-80.75	1658	400.0	-59.25	1658	381.8	-60.25	1658	401.3	-35.50	1658	382.5	-38.00	1658	418.8	-46.50	1658	365.3	-73.75	1658
1.967
2.000	396.5	-85.25	1660	378.8	-83.00	1660	400.0	-60.00	1660	381.8	-61.25	1660	401.3	-36.75	1660	382.5	-37.75	1660	419.3	-48.25	1660	366.8	-77.50	1660
2.033
2.067	397.5	-85.00	1662	379.5	-83.75	1662	400.0	-60.75	1662	382.0	-62.25	1662	401.3	-37.50	1662	382.5	-37.25	1662	421.3	-50.00	1662	367.5	-78.50	1662
2.100
2.133	398.0	-85.00	1664	380.3	-84.75	1664	400.0	-60.75	1664	382.0	-62.50	1664	401.3	-38.50	1664	383.0	-36.25	1664	423.0	-51.75	1664	366.0	-77.25	1664
2.167
2.200	397.8	-84.25	1666	380.8	-84.75	1666	399.5	-60.00	1666	382.0	-62.50	1666	401.3	-39.25	1666	383.0	-35.50	1666	422.8	-53.75	1666	365.8	-77.00	1666
2.233
2.267	397.8	-83.75	1668	380.8	-84.75	1668	399.0	-60.50	1668	381.3	-62.00	1668	401.3	-40.00	1668	383.5	-34.75	1668	422.8	-57.00	1668	363.8	-75.50	1668
2.300
2.333	397.0	-82.75	1670	380.5	-84.50	1670	398.8	-60.50	1670	381.0	-61.50	1670	401.3	-40.25	1670	384.3	-34.00	1670	421.5	-60.25	1670	361.8	-70.25	1670
2.367
2.400	396.0	-81.75	1672	379.5	-84.75	1672	397.8	-60.50	1672	380.8	-60.75	1672	401.5	-40.50	1672	385.0	-33.75	1672	420.3	-63.00	1672	360.8	-60.75	1672
2.433
2.467	395.8	-81.50	1674	379.5	-83.75	1674	397.8	-60.50	1674	380.3	-59.25	1674	401.8	-40.25	1674	385.8	-33.25	1674	419.8	-64.50	1674	363.3	-49.25	1674
2.500
2.533	395.3	-81.25	1676	378.5	-82.75	1676	397.0	-60.50	1676	380.0	-56.25	1676	402.5	-40.25	1676	386.3	-32.25	1676	418.3	-68.25	1676	368.8	-44.00	1676
2.567
2.600	394.3	-80.50	1678	377.5	-82.50	1678	397.0	-60.50	1678	379.5	-55.00	1678	402.5	-39.50	1678	387.3	-31.75	1678	416.8	-71.25	1678	374.3	-39.25	1678
2.633
2.667	394.3	-80.50	1680	377.5	-82.00	1680	397.0	-60.75	1680	381.0	-54.25	1680	403.5	-39.00	1680	387.3	-31.75	1680	415.0	-75.00	1680	375.8	-38.75	1680
2.700
2.733	394.0	-81.00	1682	377.0	-80.75	1682	397.3	-60.75	1682	381.5	-53.75	1682	405.5	-38.75	1682	388.5	-31.75	1682	412.3	-78.75	1682	378.3	-38.00	1682
2.767
2.800	393.0	-82.00	1684	376.8	-78.75	1684	397.8	-61.25	1684	382.5	-53.25	1684	406.8	-38.75	1684	389.8	-32.00	1684	412.3	-81.50	1684	378.3	-38.00	1684
2.833
2.867	392.3	-83.25	1686	376.5	-78.00	1686	398.5	-61.50	1686	383.0	-52.50	1686	407.8	-38.00	1686	390.0	-32.75	1686	411.8	-82.75	1686	376.5	-37.75	1686
2.900
2.933	392.0	-84.75	1688	377.0	-78.00	1688	399.0	-62.00	1688	383.0	-52.50	1688	408.3	-38.00	1688	390.5	-34.25	1688	411.0	-83.50	1688	374.5	-38.50	1688
2.967
3.000	391.5	-85.50	1690	377.0	-78.00	1690	399.8	-63.00	1690	383.0	-53.25	1690	408.3	-38.00	1690	390.3	-35.50	1690	412.5	-83.50	1690	372.8	-39.75	1690
3.033
3.067	391.0	-85.75	1692	376.0	-78.25	1692	400.3	-62.25	1692	383.0	-54.25	1692	408.3	-37.75	1692	389.3	-36.75	1692	415.0	-82.00	1692	371.0	-41.25	1692
3.100
3.133	390.0	-86.50	1694	375.8	-77.50	1694	400.3	-62.25	1694	383.0	-55.00	1694	408.0	-37.50	1694	388.3	-38.00	1694	419.0	-77.75	1694	369.8	-42.25	1694
3.167
3.200	390.0	-86.75	1696	375.8	-77.50	1696	400.5	-62.00	1696	382.8	-56.00	1696	406.8	-36.00	1696	387.3	-39.00	1696	422.0	-70.50	1696	367.8	-45.50	1696
3.233
3.267	390.0	-87.00	1698	374.8	-78.00	1698	400.5	-61.75	1698	382.8	-56.75	1698	405.3	-36.00	1698	385.8	-40.00	1698	421.0	-60.50	1698	365.8	-48.75	1698
3.300
3.333	389.8	-87.50	1700	374.5	-77.75	1700	400.3	-61.25	1700	382.5	-58.25	1700	404.5	-35.75	1700	384.3	-40.00	1700	416.8	-53.75	1700	365.5	-51.25	1700
3.367
3.400	390.3	-86.75	1702	375.0	-78.00	1702	400.0	-60.25	1702	382.0	-58.75	1702	402.8	-35.00	1702	383.0	-40.00	1702	416.3	-50.50	1702	364.3	-56.00	1702
3.433
3.467	390.5	-86.50	1704	374.8	-79.50	1704	399.5	-59.75	1704	381.0	-59.50	1704	402.0	-35.50	1704	382.0	-40.00	1704	415.5	-48.50	1704	362.3	-62.00	1704
3.500
3.533	391.0	-86.25	1706	374.8	-80.00	1706	398.5	-59.75	1706	380.5	-61.00	1706	399.5	-35.75	1706	380.5	-40.25	1706	417.0	-50.00	1706	361.5	-67.00	1706
3.567
3.600	390.8	-86.50	1708	374.8	-80.25	1708	397.5	-59.75	1708	379.5	-61.25	1708	397.8	-35.75	1708	379.3	-40.50	1708	416.5	-48.50	1708	361.8	-69.25	1708
3.633
3.667	392.3	-86.25	1710	375.0	-81.00	1710	396.8	-59.75	1710	378.8	-62.00	1710	397.3	-36.25	1710	377.8	-39.75	1710	416.3	-48.25	1710	361.8	-73.50	1710
3.700
3.733	392.5	-86.00	1712	375.5	-83.75	1712	395.0	-59.50	1712	377.5	-62.50	1712	396.0	-36.50	1712	377.8	-38.50	1712	414.0	-47.50	1712	362.8	-76.50	1712
3.767
3.800	393.3	-85.00	1714	375.5	-84.75	1714	394.0	-59.50	1714	377.5	-62.75	1714	394.0	-37.25	1714	377.3	-38.25	1714	412.5	-46.50	1714	363.0	-78.75	1714
3.833
3.867	393.5	-84.50	1716	376.0	-85.25	1716	393.3	-59.75	1716	376.5	-63.00	1716	392.8	-38.00	1716	376.3	-37.25	1716	411.8	-46.50	1716	363.0	-80.50	1716
3.900
3.933	393.5	-83.75	1718	375.3	-86.00	1718	392.3	-59.75	1718	374.8	-63.25	1718	392.5	-38.75	1718	375.8	-36.50	1718	411.8	-47.00	1718	360.8	-80.00	1718
3.967
4.000	392.8	-83.25	1720	375.3	-85.25	1720	391.5	-59.75	1720	373.8	-62.75	1720	392.3	-39.25	1720	375.0	-35.75	1720	411.8	-49.25	1720	359.0	-79.50	1720
4.033
4.067	391.5	-82.50	1722	375.3	-85.50	1722	391.0	-60.25	1722	373.5	-61.25	1722	392.3	-39.50	1722	375.0	-34.75	1722	413.5	-53.75	1722	354.5	-75.00	1722
4.100
4.133	390.8	-81.75	1724	374.5	-85.50	1724	390.3	-60.25	1724	373.0	-60.50	1724	392.3	-39.50	1724	375.3	-34.50	1724	412.5	-57.50	1724	351.0	-63.25	1724
4.167
4.200	389.5	-81.00	1726	373.0	-85.25	1726	390.0	-60.25	1726	373.0	-59.75	1726	392.3	-39.50	1726	375.8	-33.00	1726	412.3	-60.75	1726	352.8	-52.75	1726
4.233
4.267	388.3	-80.25	1728	371.8	-83.75	1728	389.3	-60.25	1728	372.3	-57.50	1728	392.3	-39.50	1728	376.3	-32.75	1728	412.3	-65.75	1728	357.0	-45.25	1728
4.300
4.333	387.3	-79.75	1730	370.0	-83.00	1730	388.8	-60.25	1730	371.5	-55.25	1730	393.0	-39.25	1730	377.5	-31.25	1730	411.3	-70.50	1730	361.3	-40.00	1730
4.367
4.400	385.5	-78.75	1732	368.3	-82.00	1732	387.8	-60.25	1732	371.5	-54.00	1732	393.5	-38.25	1732	377.3	-31.00	1732	408.8	-72.25	1732	365.0	-37.25	1732
4.433
4.467	385.0	-78.50	1734	367.5	-80.25	1734	387.3	-60.75	1734	370.8	-52.50	1734	393.8	-37.75	1734	378.0	-30.50	1734	404.5	-74.50	1734	366.3	-35.50	1734
4.500
4.533	384.3	-78.50	1736	366.5	-78.50	1736	387.5	-60.75	1736	371.5	-52.00	1736	394.3	-36.75	1736	378.3	-29.75	1736	402.8	-78.50	1736	366.5	-34.50	1736
4.567
4.600	384.3	-78.50	1738	367.3	-76.50	1738	388.0	-60.25	1738	372.5	-51.50	1738	395.5	-35.75	1738	378.5	-29.50	1738	400.0	-78.50	1738	366.8	-33.25	1738
4.633
4.667	384.3	-79.50	1740	367.5	-75.00	1740	388.8	-59.75	1740	373.0	-51.25	1740	396.5	-35.50	1740	378.0	-29.25	1740	399.8	-79.25	1740	367.3	-31.75	1740
4.700
4.733	384.0	-79.75	1742	368.0	-73.25	1742	390.0	-59.75	1742	374.8	-49.75	1742	398.0	-35.25	1742	378.3	-29.75	1742	401.3	-78.75	1742	367.3	-31.75	1742
4.767
4.800	384.0	-80.50	1744	368.5	-71.00	1744	391.5	-58.50	1744	375.3	-49.25	1744	399.8	-33.50	1744	378.8	-31.25	1744	403.3	-78.75	1744	366.3	-31.25	1744
4.833
4.867	384.3	-81.25	1746	368.8	-70.75	1746	393.3	-58.25	1746	376.5	-49.50	1746	401.3	-32.50	1746	379.8	-32.50	1746	407.8	-77.00	1746	365.0	-33.25	1746
4.900
4.933	385.3	-81.50	1748	370.0	-70.50	1748	395.0	-57.25	1748	378.0	-50.75	1748	402.0	-32.00	1748	380.3	-33.25	1748	416.3	-71.50	1748	364.0	-38.00	1748
4.967
5.000	386.3	-81.25	1750	371.3	-70.00	1750	397.5	-56.50	1750	379.0	-52.00	1750	402.5	-30.75	1750	380.5	-34.75	1750	420.3	-65.00	1750	363.3	-42.50	1750
5.033
5.067	388.0	-81.25	1752	372.3	-70.00	1752	397.8	-56.50	1752	380.0	-53.50	1752	402.5	-31.00	1752	380.8	-35.00	1752	420.5	-54.25	1752	363.5	-47.00	1752
5.100
5.133	389.0	-81.00	1754	373.8	-70.25	1754	398.5	-55.50	1754	381.0	-55.25	1754	402.0	-30.25	1754	380.8	-35.50	1754	417.5	-45.25	1754	364.3	-50.25	1754
5.167
5.200	390.5	-81.25	1756	375.0	-72.00	1756	400.0	-54.75	1756	381.8	-56.00	1756	401.5	-29.50	1756	380.8	-36.75	1756	415.3	-40.75	1756	363.3	-55.75	1756
5.233
5.267	392.0	-80.75	1758	375.8	-73.25	1758	400.8	-54.00	1758	382.0	-56.50	1758	401.5	-30.00	1758	380.5	-37.50	1758	414.8	-40.00	1758	362.8	-62.00	1758
5.300
5.333	393.3	-80.75	1760	376.3	-75.25	1760	400.5	-55.50	1760	382.3	-57.00	1760	401.5	-30.50	1760	380.5	-37.25	1760	415.5	-40.00	1760	362.8	-67.00	1760
5.367
5.400	394.8	-80.75	1762	377.8	-76.50	1762	400.5	-55.25	1762	382.8	-57.75	1762	401.0	-31.25	1762	380.5	-36.00	1762	417.3	-41.25	1762	364.0	-71.25	1762
5.433
5.467	396.5	-81.75	1764	379.0	-78.25	1764	400.3	-55.50	1764	383.0	-58.75	1764	401.0	-31.25	1764	380.5	-35.00	1764	418.0	-42.00	1764	365.0	-74.00	1764
5.500
5.533	397.5	-81.75	1766	379.5	-79.75	1766	400.3	-56.25	1766	382.8	-59.75	1766	399.8	-33.75	1766	380.0	-34.00	1766	418.0	-43.25	1766	367.0	-75.00	1766
5.567
5.600	398.3	-81.50	1768	380.3	-81.25	1768	399.8	-56.75	1768	382.3	-59.75	1768	399.3	-35.25	1768	380.0	-34.00	1768	418.3	-45.75	1768	367.8	-76.50	1768
5.633
5.667	397.0	-81.50	1770	380.3	-82.00	1770	398.3	-57.75	1770	380.3	-60.50	1770	398.5	-37.00	1770	380.0	-33.25	1770	418.3	-48.00	1770	364.8	-75.75	1770
5.700
5.733	395.8	-81.25	1772	379.8	-83.50	1772	396.8	-58.75	1772	379.0	-59.75	1772	397.8	-38.75	1772	380.0	-32.50	1772	417.8	-52.25	1772	357.5	-71.25	1772
5.767
5.800	394.8	-80.00	1774	378.5	-84.00	1774	395.0	-59.50	1774	377.3	-59.50	1774	397.0	-39.75	1774	379.5	-30.75	1774	417.5	-58.25	1774	353.0	-61.75	1774
5.833
5.867	394.0	-80.00	1776	377.0	-84.00	1776	393.8	-59.75	1776	376.5	-58.50	1776	396.5	-40.75	1776	379.0	-31.50	1776	414.3	-63.50	1776	355.5	-50.50	1776
5.900
5.933	392.3	-80.00	1778	376.5	-84.25	1778	392.3	-61.25	1778	375.3	-57.00	1778	396.0	-42.00	1778	379.5	-31.00	1778	412.3	-67.50	1778	361.8	-44.50	1778
5.967
6.000	391.8	-80.25	1780	375.0	-84.75	1780	392.3	-61.50	1780	374.8	-56.25	1780	396.5	-42.00	1780	379.5	-30.75	1780	409.3	-71.50	1780	366.5	-41.00	1780
6.033
6.067	390.8	-81.50	1782	373.3	-84.00	1782	392.3	-62.75	1782	374.8	-54.75	1782	397.3	-41.75	1782	379.8	-31.00	1782	406.3	-77.00	1782	369.5	-38.75	1782
6.100
6.133	390.3	-82.50	1784	372.8	-82.75	1784	392.8	-64.25	1784	375.3	-53.75	1784	398.8	-41.00	1784	381.0	-31.25	1784	405.3	-80.75	1784	372.0	-37.25	1784
6.167
6.200	389.5	-83.50	1786	372.0	-81.25	1786	393.5	-64.75	1786	377.3	-52.75	1786	400.8	-41.00	1786	382.0	-31.75	1786	404.8	-82.50	1786	373.3	-37.25	1786
6.233
6.267	389.0	-83.75	1788	371.8	-79.00	1788	395.0	-64.50	1788	378.3	-52.75	1788	402.8	-40.75	1788	383.0	-32.25	1788	405.0	-84.25	1788	374.3	-36.75	1788
6.300
6.333	388.5	-84.00	1790	371.8	-76.75	1790	396.3	-64.50	1790	379.0	-53.25	1790	405.8	-39.75	1790	384.5	-33.25	1790	405.8	-84.50	1790	374.3	-36.75	1790
6.367
6.400	389.0	-84.50	1792	373.3	-75.25	1792	397.5	-63.50	1792	380.8	-53.00	1792	406.8	-39.00	1792	385.8	-35.25	1792	407.8	-84.25	1792	373.3	-37.50	1792
6.433
6.467	389.0	-84.50	1794	374.0	-74.50	1794	399.3	-62.00	1794	382.8	-52.25	1794	408.0	-37.25	1794	386.8	-36.00	1794	410.3	-82.75	1794	374.5	-37.00	1794
6.500
6.533	389.8	-84.00	1796	375.3	-73.00	1796	401.3	-61.75	1796	383.5	-52.50	1796	409.5	-36.25	1796	387.5	-36.00	1796	417.3	-77.75	1796	374.5	-37.50	1796
6.567
6.600	390.8	-83.75	1798	377.0	-72.75	1798	403.0	-60.75	1798	384.5	-53.00	1798	409.8	-34.50	1798	387.5	-36.75	1798	422.8	-68.75	1798	374.0	-40.00	1798
6.633
6.667	392.0	-83.00	1800	378.0	-72.25	1800	404.0	-59.75	1800	385.5	-53.50	1800	410.0	-33.00	1800	387.5	-36.75	1800	426.8	-57.50	1800	374.0	-42.50	1800
6.700
6.733	393.8	-83.25	1802	379.0	-73.00	1802	405.3	-59.00	1802	386.5	-55.25	1802	410.3	-33.00	1802	387.5	-37.00	1802	425.8	-47.00	1802	372.0	-46.50	1802
6.767
6.800	395.3	-83.50	1804	380.3	-73.50	1804	406.0	-58.25	1804	387.0	-56.75	1804	409.8	-33.50	1804	387.5	-38.25	1804	424.3	-43.50	1804	371.0	-54.00	1804
6.833
6.867	396.5	-84.50	1806	380.8	-75.25	1806	405.3	-58.25	1806	387.5	-58.75	1806	408.0	-34.00	1806	387.0	-39.25	1806	423.5	-42.25	1806	372.0	-61.25	1806
6.900
6.933	397.0	-84.50	1808	381.0	-76.75	1808	405.3	-58.50	1808	387.3	-60.00	1808	406.8	-34.25	1808	386.3	-38.50	1808	424.8	-44.00	1808	372.0	-64.25	1808
6.967
7.000	398.0	-84.50	1810	381.5	-78.25	1810	405.3	-59.25	1810	386.8	-61.50	1810	406.3	-35.00	1810	386.0	-38.25	1810	426.8	-46.50	1810	373.0	-69.25	1810
7.033
7.067	398.5	-86.00	1812	382.0	-81.00	1812	404.8	-60.25	1812	386.8	-61.75	1812	405.8	-35.75	1812	385.8	-38.25	1812	427.3	-49.50	1812	372.0	-72.50	1812
7.100
7.133	399.0	-86.25	1814	382.0	-82.50	1814	404.0	-60.50	1814	386.5	-63.00	1814	404.5	-38.00	1814	385.3	-38.25	1814	426.5	-50.00	1814	372.0	-74.50	1814
7.167
7.200	399.8	-86.50	1816	382.3	-84.75	1816	403.5	-60.75	1816	385.3	-64.00	1816	403.8	-39.00	1816	385.0	-38.25	1816	426.3	-51.25	1816	371.8	-76.00	1816
7.233
7.267	399.0	-87.00	1818	382.0	-85.50	1818	402.8	-61.75	1818	383.8	-64.50	1818	402.8	-40.50	1818	384.0	-38.00	1818	426.8	-52.50	1818	370.8	-78.50	1818
7.300
7.333	398.3	-87.50	1820	381.5	-86.00	1820	401.0	-63.00	1820	382.8	-64.50	1820	402.3	-41.25	1820	383.3	-37.50	1820	426.3	-56.75	1820	366.3	-79.00	1820
7.367
7.400	396.8	-87.50	1822	380.0	-87.50	1822	399.8	-64.25	1822	382.3	-64.50	1822	401.3	-42.25	1822	382.8	-37.25	1822	423.8	-64.25	1822	362.0	-74.75	1822
7.433
7.467	396.3	-87.50	1824	379.5	-88.00	1824	398.5	-64.50	1824	380.5	-64.75	1824	400.8	-43.25	1824	382.3	-37.00	1824	422.3	-67.75	1824	359.5	-70.00	1824
7.500
7.533	395.0	-87.25	1826	378.8	-88.75	1826	397.0	-65.25	1826	379.5	-64.75	1826	400.8	-44.25	1826	382.3	-35.50	1826	419.8	-71.00	1826	359.0	-62.25	1826
7.567
7.600	394.8	-87.25	1828	377.8	-89.25	1828	397.0	-65.75	1828	379.8	-63.25	1828	401.3	-45.00	1828	383.0	-36.75	1828	416.8	-76.50	1828	363.5	-52.75	1828
7.633
7.667	394.3	-87.25	1830	376.8	-90.00	1830	397.0	-67.25	1830	380.0	-62.00	1830	402.8	-45.75	1830	383.3	-37.00	1830	414.8	-79.00	1830	370.3	-48.25	1830
7.700
7.733	393.3	-88.00	1832	376.3	-89.75	1832	396.8	-67.25	1832	380.0	-60.75	1832	403.5	-45.25	1832	383.3	-37.50	1832	412.8	-82.25	1832	373.5	-45.50	1832
7.767
7.800	393.5	-87.50	1834	375.8	-88.50	1834	396.8	-67.25	1834	380.0	-60.25	1834	403.5	-45.25	1834	383.8	-37.75	1834	410.5	-86.25	1834	376.5	-44.00	1834
7.833
7.867	392.3	-88.25	1836	374.5	-87.00	1836	396.8	-67.25	1836	380.8	-59.50	1836	403.8	-44.75	1836	383.8	-37.75	1836	409.3	-87.50	1836	377.3	-43.00	1836
7.900
7.933	391.8	-88.00	1838	374.3	-85.00	1838	397.0	-67.50	1838	380.8	-59.00	1838	404.5	-43.50	1838	384.0	-39.25	1838	407.3	-89.75	1838	375.8	-43.00	1838
7.967
8.000	391.5	-88.25	1840	374.8	-83.25	1840	397.8	-67.50	1840	381.0	-58.50	1840	405.3	-42.50	1840	384.0	-40.50	1840	406.5	-90.00	1840	372.0	-43.00	1840
8.033
8.067	391.5	-88.25	1842	374.8	-82.25	1842	398.5	-67.00	1842	381.5	-57.50	1842	406.0	-41.25	1842	384.5	-41.00	1842	408.5	-88.75	1842	369.5	-42.75	1842
8.100
8.133	391.8	-88.25	1844	375.8	-80.50	1844	399.3	-66.00	1844	381.3	-58.00	1844	406.0	-40.00	1844	385.0	-41.50	1844	414.0	-87.00	1844	367.8	-44.25	1844
8.167
8.200	391.8	-88.50	1846	376.0	-79.50	1846	400.0	-65.75	1846	382.3	-58.00	1846	406.0	-39.50	1846	385.0	-42.25	1846	417.3	-81.75	1846	366.5	-48.00	1846
8.233
8.267	391.8	-88.50	1848	376.8	-79.25	1848	401.3	-64.50	1848	382.3	-58.50	1848	406.0	-38.25	1848	385.0	-42.25	1848	423.0	-74.75	1848	366.8	-50.50	1848
8.300
8.333	391.8	-88.50	1850	376.5	-78.00	1850	401.3	-64.25	1850	382.3	-58.75	1850	406.0	-37.00	1850	384.8	-41.75	1850	423.0	-63.75	1850	366.0	-53.00	1850
8.367
8.400	392.0	-88.25	1852	376.3	-78.00	1852	401.3	-62.75	1852	382.3	-59.50	1852	404.8	-36.50	1852	384.0	-42.00	1852	418.8	-54.25	1852	364.8	-56.00	1852
8.433
8.467	392.3	-87.75	1854	376.5	-77.75	1854	400.8	-61.50	1854	382.3	-60.25	1854	403.3	-36.75	1854	384.0	-42.00	1854	415.8	-48.50	1854	364.3	-58.75	1854
8.500
8.533	392.5	-87.50	1856	376.5	-78.00	1856	401.0	-61.00	1856	382.3	-61.75	1856	402.0	-37.25	1856	383.0	-41.75	1856	416.5	-48.00	1856	364.0	-62.25	1856
8.567
8.600	393.3	-87.50	1858	377.0	-79.00	1858	401.0	-61.00	1858	381.8	-62.00	1858	401.8	-37.25	1858	382.5	-41.75	1858	419.3	-47.25	1858	363.8	-65.50	1858
8.633
8.667	394.5	-87.50	1860	377.0	-80.00	1860	401.0	-61.00	1860	382.0	-62.75	1860	401.0	-37.25	1860	381.3	-41.75	1860	419.3	-48.25	1860	363.5	-67.00	1860
8.700
8.733	395.0	-87.25	1862	377.5	-81.25	1862	401.0	-61.00	1862	382.0	-63.25	1862	400.0	-38.00	1862	380.5	-42.00	1862	418.3	-46.75	1862	363.5	-69.50	1862
8.767
8.800	395.5	-87.25	1864	378.0	-83.00	1864	400.3	-61.00	1864	382.0	-64.50	1864	399.5	-38.50	1864	379.3	-41.75	1864	417.0	-45.75	1864	363.5	-73.50	1864
8.833
8.867	397.0	-86.50	1866	378.8	-84.25	1866	399.3	-61.00	1866	381.3	-65.00	1866	399.0	-39.25	1866	379.3	-41.25	1866	415.5	-45.25	1866	363.8	-78.50	1866
8.900
8.933	398.5	-85.00	1868	379.8	-85.75	1868	399.0	-61.00	1868	381.3	-65.25	1868	398.8	-40.00	1868	379.0	-40.75	1868	415.8	-46.75	1868	365.5	-81.00	1868
8.967
9.000	398.8	-84.25	1870	380.5	-86.75	1870	398.8	-61.00	1870	380.3	-65.00	1870	398.8	-41.00	1870	379.3	-39.75	1870	416.5	-48.75	1870	366.8	-83.00	1870
9.033
9.067	398.3	-84.50	1872	379.8	-87.25	1872	397.3	-62.00	1872	380.3	-64.50	1872	398.8	-42.00	1872	379.5	-38.25	1872	417.3	-51.75	1872	363.0	-80.00	1872
9.100
9.133	398.0	-84.25	1874	379.8	-87.50	1874	396.5	-62.00	1874	379.5	-64.00	1874	398.8	-43.00	1874	379.5	-37.50	1874	418.8	-53.50	1874	360.3	-77.75	1874
9.167
9.200	396.5	-83.00	1876	379.3	-86.75	1876	395.8	-62.25	1876	378.8	-63.25	1876	398.8	-44.00	1876	379.5	-37.00	1876	418.5	-55.75	1876	357.0	-72.75	1876
9.233
9.267	395.3	-82.25	1878	378.3	-87.25	1878	394.8	-62.25	1878	378.0	-62.00	1878	398.8	-44.50	1878	379.0	-35.25	1878	418.0	-60.25	1878	355.8	-61.50	1878
9.300
9.333	394.8	-82.00	1880	377.3	-87.25	1880	394.0	-62.25	1880	376.3	-60.00	1880	398.3	-44.00	1880	379.0	-33.75	1880	416.0	-64.00	1880	359.0	-50.25	1880
9.367
9.400	394.0	-81.75	1882	376.3	-87.25	1882	393.0	-62.50	1882	376.3	-58.25	1882	398.3	-43.25	1882	379.5	-32.25	1882	415.5	-67.00	1882	365.0	-45.50	1882
9.433
9.467	392.5	-81.25	1884	375.3	-86.75	1884	392.5	-63.00	1884	376.8	-56.75	1884	398.8	-42.00	1884	380.3	-31.50	1884	414.3	-71.00	1884	369.3	-42.50	1884
9.500
9.533	391.8	-81.25	1886	374.3	-85.25	1886	392.5	-63.25	1886	377.3	-55.25	1886	399.0	-41.25	1886	381.0	-31.50	1886	411.5	-76.50	1886	370.8	-40.00	1886
9.567
9.600	391.0	-81.25	1888	373.3	-83.00	1888	393.3	-63.25	1888	377.5	-54.75	1888	400.5	-40.75	1888	382.0	-32.00	1888	410.5	-79.50	1888	372.8	-38.25	1888
9.633
9.667	390.3	-81.75	1890	372.3	-80.75	1890	394.3	-63.25	1890	378.0	-54.50	1890	401.5	-40.25	1890	382.8	-32.75	1890	409.3	-82.75	1890	374.3	-38.00	1890
9.700
9.733	389.3	-82.25	1892	372.3	-79.00	1892	395.3	-63.25	1892	379.3	-53.50	1892	403.5	-39.50	1892	383.8	-33.75	1892	407.8	-83.50	1892	374.3	-37.00	1892
9.767
9.800	388.5	-83.00	1894	372.3	-78.25	1894	395.3	-63.50	1894	379.8	-53.00	1894	404.5	-38.75	1894	384.8	-34.75	1894	405.3	-86.00	1894	371.3	-37.25	1894
9.833
9.867	388.5	-83.25	1896	372.0	-77.50	1896	396.3	-63.75	1896	379.8	-53.00	1896	404.3	-37.25	1896	384.5	-35.50	1896	405.8	-85.00	1896	370.8	-38.75	1896
9.900
9.933	387.8	-83.75	1898	371.8	-76.75	1898	397.0	-63.75	1898	379.8	-54.00	1898	404.3	-36.75	1898	384.5	-36.50	1898	406.5	-84.50	1898	368.3	-40.25	1898
9.967
10.000	387.3	-84.75	1900	371.8	-74.75	1900	397.5	-63.00	1900	379.8	-54.75	1900	404.3	-36.25	1900	383.5	-37.75	1900	410.3	-83.75	1900	365.0	-43.50	1900
10.033
10.067	387.3	-84.75	1902	371.5	-75.75	1902	397.0	-62.50	1902	379.8	-56.00	1902	404.3	-35.75	1902	383.0	-38.25	1902	413.3	-80.00	1902	364.3	-44.25	1902
10.100
10.133	387.0	-85.50	1904	371.5	-75.75	1904	397.8	-62.00	1904	379.8	-57.25	1904	404.3	-35.75	1904	382.5	-39.00	1904	418.3	-70.50	1904	362.8	-45.50	1904
10.167
10.200	387.3	-85.75	1906	371.5	-75.75	1906	397.8	-62.00	1906	379.3	-58.75	1906	402.8	-35.25	1906	381.8	-39.75	1906	418.8	-62.75	1906	361.0	-49.00	1906
10.233
10.267	387.8	-86.50	1908	371.8	-76.00	1908	397.8	-61.50	1908	378.8	-59.50	1908	402.3	-35.50	1908	381.5	-40.25	1908	417.0	-55.00	1908	360.8	-54.25	1908
10.300
10.333	388.3	-86.75	1910	372.5	-77.75	1910	398.0	-60.75	1910	379.0	-60.25	1910	401.0	-36.50	1910	381.0	-41.25	1910	415.3	-50.75	1910	360.5	-59.00	1910
10.367
10.400	389.5	-87.25	1912	373.3	-79.00	1912	398.0	-61.25	1912	379.3	-61.50	1912	399.8	-37.50	1912	380.3	-42.25	1912	416.0	-50.75	1912	360.5	-64.50	1912
10.433
10.467	390.8	-87.75	1914	374.3	-80.75	1914	398.0	-62.25	1914	379.5	-62.75	1914	399.3	-38.00	1914	380.3	-42.25	1914	416.3	-51.25	1914	360.3	-67.75	1914
10.500
10.533	392.3	-88.25	1916	375.0	-82.50	1916	398.0	-62.25	1916	379.8	-63.75	1916	398.3	-38.75	1916	379.3	-42.25	1916	415.0	-49.50	1916	361.3	-73.00	1916
10.567
10.600	393.3	-88.50	1918	376.0	-84.75	1918	397.5	-62.25	1918	379.3	-65.25	1918	396.5	-39.50	1918	378.5	-42.25	1918	414.3	-47.25	1918	362.0	-77.00	1918
10.633
10.667	394.8	-88.00	1920	376.8	-86.75	1920	397.3	-62.25	1920	379.3	-65.50	1920	395.8	-40.50	1920	377.0	-42.75	1920	412.8	-46.00	1920	362.5	-80.50	1920
10.700
10.733	395.0	-87.25	1922	377.3	-87.75	1922	397.0	-62.25	1922	379.0	-66.25	1922	394.5	-41.50	1922	376.3	-42.00	1922	412.8	-48.00	1922	363.3	-82.50	1922
10.767
10.800	395.3	-86.75	1924	377.5	-88.50	1924	395.3	-62.75	1924	377.8	-66.00	1924	393.8	-42.50	1924	375.8	-41.00	1924	414.0	-50.25	1924	361.8	-83.25	1924
10.833
10.867	395.0	-86.25	1926	377.3	-88.75	1926	393.8	-62.75	1926	377.0	-66.00	1926	393.8	-42.50	1926	375.8	-40.25	1926	414.0	-52.50	1926	359.8	-81.50	1926
10.900
10.933	394.3	-85.50	1928	376.3	-88.75	1928	393.5	-63.00	1928	376.8	-66.00	1928	393.8	-42.50	1928	376.3	-39.00	1928	414.3	-55.50	1928	357.5	-79.75	1928
10.967
11.000	393.0	-84.75	1930	375.5	-89.25	1930	392.8	-63.75	1930	375.5	-64.75	1930	393.8	-44.00	1930	376.3	-38.00	1930	414.0	-60.50	1930	353.5	-74.50	1930
11.033
11.067	392.5	-84.25	1932	375.3	-89.25	1932	392.5	-64.00	1932	375.0	-64.00	1932	394.5	-44.25	1932	377.3	-36.75	1932	413.5	-67.75	1932	352.8	-62.00	1932
11.100
11.133	392.0	-83.75	1934	375.0	-89.00	1934	392.5	-64.00	1934	375.3	-62.50	1934	395.0	-44.25	1934	378.5	-36.50	1934	413.5	-71.50	1934	357.0	-52.00	1934
11.167
11.200	391.8	-83.00	1936	374.3	-87.75	1936	393.3	-64.50	1936	375.3	-60.25	1936	396.3	-44.25	1936	379.8	-35.50	1936	412.8	-73.25	1936	362.5	-46.25	1936
11.233
11.267	391.3	-82.50	1938	374.0	-86.75	1938	393.8	-64.50	1938	376.3	-58.25	1938	397.8	-44.00	1938	381.5	-34.25	1938	411.0	-77.25	1938	368.3	-42.25	1938
11.300
11.333	391.0	-81.75	1940	373.3	-84.75	1940	394.8	-64.25	1940	377.3	-56.25	1940	399.3	-43.75	1940	383.5	-34.25	1940	410.5	-79.00	1940	369.8	-39.50	1940
11.367
11.400	390.3	-81.50	1942	372.8	-83.00	1942	395.5	-63.50	1942	378.3	-54.50	1942	401.8	-43.00	1942	384.8	-33.50	1942	408.8	-81.75	1942	370.8	-38.25	1942
11.433
11.467	389.5	-81.25	1944	372.5	-79.50	1944	396.5	-62.00	1944	378.5	-53.50	1944	403.5	-42.00	1944	386.0	-34.25	1944	408.5	-81.75	1944	367.8	-37.75	1944
11.500
11.533	390.0	-81.25	1946	373.5	-76.25	1946	397.0	-61.25	1946	379.3	-52.25	1946	405.3	-40.25	1946	386.5	-34.25	1946	408.0	-81.75	1946	368.8	-35.00	1946
11.567
11.600	390.0	-81.25	1948	374.0	-75.00	1948	397.5	-60.75	1948	379.8	-51.25	1948	407.0	-38.00	1948	387.3	-32.75	1948	408.0	-82.50	1948	370.8	-33.50	1948
11.633
11.667	390.0	-80.50	1950	374.3	-73.25	1950	398.5	-60.00	1950	380.8	-50.00	1950	407.3	-36.00	1950	387.5	-32.75	1950	408.3	-82.00	1950	371.0	-33.50	1950
11.700
11.733	390.5	-79.75	1952	375.5	-71.50	1952	399.8	-57.75	1952	381.8	-48.75	1952	408.0	-33.75	1952	388.0	-31.75	1952	410.5	-80.00	1952	371.8	-32.75	1952
11.767
11.800	390.8	-79.00	1954	375.8	-69.75	1954	400.5	-57.00	1954	382.5	-48.25	1954	409.5	-31.25	1954	388.5	-31.00	1954	412.8	-78.50	1954	371.3	-34.75	1954
11.833
11.867	391.0	-79.00	1956	376.3	-68.00	1956	401.0	-56.50	1956	383.0	-48.50	1956	409.5	-30.25	1956	388.8	-30.50	1956	416.5	-73.75	1956	371.0	-35.75	1956
11.900
11.933	391.3	-78.75	1958	376.3	-67.25	1958	401.5	-56.00	1958	383.0	-49.00	1958	409.3	-29.75	1958	388.0	-30.50	1958	420.8	-68.50	1958	370.0	-38.00	1958
11.967
12.000	391.5	-77.75	1960	376.3	-67.25	1960	402.3	-55.25	1960	383.5	-49.00	1960	408.3	-28.75	1960	388.0	-30.75	1960	424.0	-59.25	1960	369.0	-40.50	1960
12.033
12.067	392.3	-77.50	1962	376.3	-67.25	1962	403.0	-54.50	1962	383.5	-50.50	1962	407.3	-28.00	1962	386.5	-30.75	1962	423.3	-50.75	1962	368.0	-44.75	1962
12.100
12.133	393.0	-77.50	1964	377.0	-68.75	1964	403.0	-53.00	1964	383.5	-51.25	1964	407.3	-28.25	1964	385.5	-30.75	1964	420.0	-43.75	1964	366.3	-48.75	1964
12.167
12.200	393.8	-77.50	1966	377.8	-69.25	1966	403.3	-52.25	1966	383.5	-51.75	1966	406.5	-28.50	1966	385.3	-31.00	1966	418.3	-38.25	1966	365.5	-52.00	1966
12.233
12.267	395.0	-78.00	1968	378.5	-70.25	1968	403.0	-51.50	1968	383.5	-52.75	1968	405.8	-28.25	1968	384.5	-31.75	1968	418.3	-37.50	1968	364.5	-57.25	1968
12.300
12.333	397.0	-78.25	1970	379.0	-71.25	1970	403.0	-51.50	1970	384.0	-53.50	1970	404.5	-28.75	1970	383.5	-31.00	1970	419.8	-38.25	1970	364.3	-61.25	1970
12.367
12.400	397.0	-77.75	1972	380.0	-73.50	1972	402.0	-51.75	1972	384.0	-54.00	1972	403.0	-29.00	1972	383.0	-31.00	1972	419.5	-38.00	1972	365.0	-67.75	1972
12.433
12.467	397.8	-77.75	1974	379.8	-76.50	1974	401.0	-51.75	1974	383.5	-55.00	1974	400.8	-29.50	1974	382.3	-31.25	1974	418.0	-37.00	1974	366.0	-68.25	1974
12.500
12.533	399.0	-77.25	1976	380.5	-78.25	1976	400.5	-52.25	1976	382.5	-55.75	1976	399.3	-30.25	1976	381.8	-31.00	1976	417.8	-38.50	1976	364.8	-71.00	1976
12.567
12.600	399.0	-76.75	1978	381.0	-80.00	1978	399.0	-52.75	1978	381.3	-56.50	1978	397.8	-32.00	1978	380.8	-30.75	1978	418.0	-40.50	1978	365.0	-72.75	1978
12.633
12.667	398.5	-77.50	1980	381.0	-80.50	1980	398.0	-53.50	1980	380.0	-56.50	1980	397.8	-32.75	1980	380.8	-30.50	1980	417.0	-41.75	1980	361.3	-70.00	1980
12.700
12.733	398.3	-76.50	1982	381.0	-81.50	1982	397.3	-54.50	1982	379.5	-56.50	1982	397.8	-33.25	1982	380.5	-30.50	1982	417.0	-43.00	1982	357.5	-65.00	1982
12.767
12.800	398.0	-76.00	1984	381.0	-81.50	1984	396.5	-55.25	1984	379.0	-57.00	1984	397.8	-34.25	1984	380.5	-30.25	1984	417.0	-45.00	1984	356.5	-54.50	1984
12.833
12.867	397.0	-75.50	1986	380.3	-81.00	1986	396.0	-55.75	1986	378.8	-55.25	1986	397.5	-36.00	1986	380.5	-30.00	1986	415.8	-49.50	1986	360.3	-47.00	1986
12.900
12.933	396.3	-75.75	1988	379.8	-80.75	1988	395.5	-56.50	1988	378.3	-54.50	1988	397.8	-36.00	1988	381.3	-29.00	1988	415.3	-52.50	1988	364.8	-41.50	1988
12.967
13.000	395.3	-75.50	1990	379.0	-80.50	1990	394.0	-56.75	1990	377.8	-53.00	1990	397.8	-36.25	1990	381.3	-28.75	1990	415.0	-57.50	1990	367.5	-38.00	1990
13.033
13.067	393.8	-74.50	1992	378.0	-79.75	1992	394.0	-56.75	1992	376.5	-51.00	1992	397.8	-36.25	1992	381.5	-28.00	1992	414.3	-60.50	1992	368.5	-36.00	1992
13.100
13.133	393.0	-74.00	1994	377.0	-78.75	1994	393.5	-56.00	1994	376.5	-50.50	1994	397.8	-34.75	1994	381.5	-27.75	1994	414.8	-67.00	1994	368.3	-34.25	1994
13.167
13.200	391.8	-73.50	1996	375.3	-77.25	1996	393.5	-56.00	1996	376.0	-49.75	1996	398.5	-34.00	1996	381.3	-27.25	1996	413.3	-69.00	1996	366.5	-33.00	1996
13.233
13.267	391.3	-74.00	1998	374.5	-76.00	1998	393.5	-56.00	1998	375.5	-48.75	1998	398.8	-33.25	1998	381.5	-26.50	1998	412.3	-70.50	1998	365.0	-32.75	1998
13.300
13.333	390.8	-75.00	2000	374.5	-74.50	2000	393.5	-56.00	2000	375.5	-48.50	2000	399.0	-33.00	2000	381.8	-26.00	2000	409.5	-73.75	2000	364.0	-32.50	2000
