## Supplementary material for "Trunk muscle activity across various trunk–limb coordination patterns in centipede locomotion": Data S1: rubi-swim-#1-3-track.csv

#multi:
	mass A			mass B			mass C			mass D			mass E			mass F			mass G			mass H
t	x	y	frame	x	y	frame	x	y	frame	x	y	frame	x	y	frame	x	y	frame	x	y	frame	x	y	frame
0.000	26.75	86.25	1600	12.75	96.50	1600	39.75	104.8	1600	29.00	117.3	1600	58.00	124.3	1600	42.00	136.0	1600	41.75	82.50	1600	23.75	139.0	1600
0.033
0.067	26.75	86.25	1602	13.75	96.75	1602	40.75	103.3	1602	29.75	117.5	1602	59.25	123.8	1602	42.25	135.5	1602	42.75	81.50	1602	21.75	138.0	1602
0.100
0.133	27.00	85.00	1604	15.75	97.75	1604	42.50	102.3	1604	30.50	116.5	1604	61.50	122.5	1604	43.75	133.0	1604	47.50	80.50	1604	21.50	135.8	1604
0.167
0.200	28.00	83.50	1606	17.25	97.50	1606	45.25	100.8	1606	32.25	114.8	1606	62.00	122.8	1606	45.00	130.8	1606	55.50	81.25	1606	20.25	133.3	1606
0.233
0.267	29.00	82.25	1608	18.75	96.25	1608	47.75	101.0	1608	33.00	113.3	1608	62.75	122.5	1608	46.75	129.5	1608	64.25	90.00	1608	18.75	127.8	1608
0.300
0.333	30.75	81.50	1610	19.75	95.50	1610	48.00	100.8	1610	33.50	111.5	1610	63.50	122.0	1610	47.75	129.3	1610	67.75	100.3	1610	15.75	123.3	1610
0.367
0.400	31.25	80.75	1612	20.75	94.50	1612	50.00	100.8	1612	34.25	110.0	1612	64.50	121.5	1612	48.00	128.3	1612	67.00	107.8	1612	15.50	119.0	1612
0.433
0.467	32.25	80.00	1614	20.75	92.50	1614	51.00	100.8	1614	35.25	108.8	1614	65.25	121.3	1614	48.00	128.5	1614	67.00	108.5	1614	14.00	112.0	1614
0.500
0.533	33.50	79.00	1616	21.75	92.00	1616	51.25	100.5	1616	35.25	108.0	1616	64.75	121.0	1616	48.00	128.8	1616	70.75	106.0	1616	14.00	108.3	1616
0.567
0.600	34.75	78.75	1618	22.00	90.75	1618	51.25	99.75	1618	34.75	106.8	1618	64.50	120.3	1618	47.50	129.8	1618	72.25	101.8	1618	14.00	105.3	1618
0.633
0.667	35.50	79.25	1620	21.75	89.50	1620	51.25	99.75	1620	34.75	107.3	1620	64.00	119.8	1620	47.50	130.3	1620	72.25	99.25	1620	13.00	101.8	1620
0.700
0.733	35.75	79.25	1622	21.75	89.25	1622	50.75	100.0	1622	33.75	106.5	1622	63.25	119.5	1622	48.25	130.3	1622	73.25	100.5	1622	12.25	99.50	1622
0.767
0.800	36.75	79.75	1624	21.75	89.00	1624	50.75	100.0	1624	33.75	107.3	1624	62.00	118.8	1624	48.00	130.8	1624	72.50	100.5	1624	12.25	99.25	1624
0.833
0.867	36.75	79.75	1626	21.50	88.25	1626	50.50	100.0	1626	33.75	107.3	1626	62.25	118.8	1626	48.00	130.8	1626	72.00	99.75	1626	12.25	99.25	1626
0.900
0.933	36.75	79.75	1628	20.50	87.25	1628	50.00	100.0	1628	33.75	107.3	1628	62.75	118.3	1628	48.75	130.8	1628	70.75	97.75	1628	12.25	102.0	1628
0.967
1.000	36.75	80.50	1630	20.25	87.25	1630	49.50	99.50	1630	33.75	108.3	1630	62.75	117.3	1630	49.25	130.8	1630	69.25	96.00	1630	12.25	108.5	1630
1.033
1.067	36.75	81.25	1632	20.25	87.00	1632	49.25	99.25	1632	34.00	109.3	1632	62.75	117.3	1632	50.75	131.0	1632	67.75	93.00	1632	14.50	120.8	1632
1.100
1.133	36.25	81.50	1634	19.75	86.25	1634	49.00	99.00	1634	34.50	110.8	1634	63.50	116.5	1634	51.50	131.0	1634	65.50	89.50	1634	24.50	127.8	1634
1.167
1.200	36.25	81.50	1636	20.00	87.25	1636	49.00	99.00	1636	35.25	111.3	1636	64.50	116.5	1636	52.25	131.0	1636	60.50	83.25	1636	34.00	131.0	1636
1.233
1.267	36.25	81.25	1638	20.00	88.50	1638	48.75	98.50	1638	36.25	111.5	1638	65.25	116.5	1638	53.00	131.0	1638	57.50	78.00	1638	40.00	129.8	1638
1.300
1.333	36.50	81.75	1640	22.00	89.75	1640	49.25	98.50	1640	37.75	111.5	1640	66.25	116.0	1640	54.50	130.8	1640	55.50	76.00	1640	40.50	129.5	1640
1.367
1.400	36.50	82.00	1642	22.75	91.25	1642	49.50	97.50	1642	39.25	111.5	1642	67.75	116.3	1642	54.75	130.8	1642	52.00	74.25	1642	42.00	129.5	1642
1.433
1.467	36.00	82.25	1644	23.50	93.00	1644	51.00	97.00	1644	40.50	111.5	1644	68.50	116.3	1644	56.75	128.8	1644	52.50	74.25	1644	43.25	129.5	1644
1.500
1.533	36.00	82.25	1646	24.00	94.75	1646	52.75	97.50	1646	41.25	111.5	1646	69.50	116.8	1646	57.00	128.3	1646	53.00	74.50	1646	42.75	129.5	1646
1.567
1.600	35.75	82.50	1648	24.00	95.75	1648	53.25	97.50	1648	42.00	111.5	1648	70.75	117.0	1648	56.75	127.8	1648	51.00	74.75	1648	41.50	129.5	1648
1.633
1.667	35.25	82.75	1650	24.75	96.75	1650	54.00	97.75	1650	42.00	111.5	1650	71.25	117.3	1650	56.75	127.3	1650	54.75	73.75	1650	41.00	129.3	1650
1.700
1.733	34.75	83.75	1652	25.50	97.75	1652	55.25	98.25	1652	42.75	111.8	1652	71.75	117.8	1652	56.75	126.5	1652	62.50	75.50	1652	40.75	128.8	1652
1.767
1.800	34.75	83.25	1654	26.25	98.75	1654	56.00	99.00	1654	43.25	111.8	1654	72.00	118.8	1654	57.50	126.8	1654	70.50	83.25	1654	39.75	128.5	1654
1.833
1.867	34.75	83.50	1656	27.00	99.50	1656	56.00	99.00	1656	43.50	111.8	1656	72.25	119.3	1656	57.50	126.8	1656	74.75	88.75	1656	38.25	128.5	1656
1.900
1.933	35.00	84.00	1658	27.25	100.0	1658	56.50	99.50	1658	43.50	111.8	1658	72.25	120.3	1658	57.50	127.3	1658	78.00	95.50	1658	37.00	127.8	1658
1.967
2.000	34.50	84.00	1660	27.75	100.3	1660	56.50	99.50	1660	43.50	111.8	1660	72.75	121.0	1660	57.25	127.3	1660	79.25	99.25	1660	34.75	127.3	1660
2.033
2.067	34.75	84.00	1662	27.50	100.0	1662	57.00	100.5	1662	43.50	111.8	1662	72.75	121.0	1662	56.75	127.8	1662	78.25	100.8	1662	32.75	126.0	1662
2.100
2.133	35.00	84.50	1664	25.75	99.75	1664	56.75	101.3	1664	42.50	111.3	1664	71.75	122.8	1664	56.00	128.3	1664	78.25	102.5	1664	30.50	124.5	1664
2.167
2.200	35.00	84.50	1666	25.25	99.00	1666	56.00	102.0	1666	41.75	111.3	1666	70.75	123.5	1666	54.50	128.8	1666	78.25	105.3	1666	27.25	122.0	1666
2.233
2.267	34.50	85.25	1668	25.25	99.00	1668	55.25	103.8	1668	40.75	111.3	1668	69.25	124.3	1668	54.25	130.3	1668	78.00	107.3	1668	24.25	119.8	1668
2.300
2.333	34.75	85.25	1670	24.25	98.50	1670	55.00	104.0	1670	39.25	111.0	1670	69.25	124.3	1670	54.00	131.5	1670	77.75	108.0	1670	21.75	116.0	1670
2.367
2.400	34.75	85.50	1672	23.50	97.75	1672	55.00	104.0	1672	39.00	111.0	1672	67.75	124.5	1672	54.00	132.3	1672	76.50	109.3	1672	18.75	112.8	1672
2.433
2.467	35.25	85.75	1674	22.50	96.75	1674	54.50	104.3	1674	38.25	111.0	1674	66.25	124.5	1674	54.00	133.3	1674	76.50	107.8	1674	16.50	110.0	1674
2.500
2.533	36.25	86.00	1676	22.00	96.75	1676	54.00	104.8	1676	37.50	112.0	1676	66.25	124.8	1676	53.75	134.3	1676	76.50	106.0	1676	15.75	107.8	1676
2.567
2.600	36.00	86.25	1678	21.00	96.25	1678	52.25	105.5	1678	37.50	112.3	1678	66.00	124.8	1678	53.25	135.5	1678	75.25	105.0	1678	15.25	108.0	1678
2.633
2.667	36.00	86.75	1680	20.25	96.00	1680	51.50	105.5	1680	36.75	113.3	1680	66.00	124.8	1680	52.00	136.3	1680	74.00	103.3	1680	15.00	108.8	1680
2.700
2.733	35.50	88.00	1682	19.25	95.50	1682	50.75	105.8	1682	35.75	113.8	1682	64.75	124.5	1682	51.75	137.0	1682	72.00	100.5	1682	13.50	109.5	1682
2.767
2.800	35.50	89.00	1684	18.75	96.00	1684	50.25	105.8	1684	35.50	115.3	1684	64.75	124.3	1684	51.75	137.3	1684	70.50	97.25	1684	12.50	116.8	1684
2.833
2.867	35.25	90.25	1686	18.75	96.75	1686	49.50	106.3	1686	36.25	117.3	1686	64.50	123.5	1686	52.00	137.5	1686	66.75	94.00	1686	16.00	127.8	1686
2.900
2.933	34.75	91.25	1688	18.25	98.50	1688	48.75	106.8	1688	35.75	119.3	1688	64.00	123.3	1688	53.50	138.3	1688	64.25	93.25	1688	22.75	135.3	1688
2.967
3.000	33.50	92.50	1690	18.00	98.75	1690	47.50	107.3	1690	35.75	121.3	1690	64.00	123.3	1690	53.75	138.3	1690	62.50	93.00	1690	29.25	139.5	1690
3.033
3.067	32.50	93.00	1692	17.25	99.75	1692	46.50	107.3	1692	35.75	122.3	1692	64.00	123.3	1692	54.25	138.5	1692	58.75	91.50	1692	35.75	140.3	1692
3.100
3.133	31.75	93.00	1694	17.25	102.3	1694	46.00	107.3	1694	35.75	122.3	1694	64.50	123.0	1694	55.25	138.5	1694	54.75	89.00	1694	37.75	140.3	1694
3.167
3.200	31.25	93.00	1696	17.25	103.8	1696	45.50	107.3	1696	35.75	122.3	1696	64.75	123.0	1696	56.25	138.3	1696	52.50	88.00	1696	39.50	140.3	1696
3.233
3.267	30.00	93.25	1698	17.50	105.0	1698	45.25	106.8	1698	35.75	122.3	1698	64.75	123.0	1698	56.25	138.3	1698	49.50	86.50	1698	40.50	140.3	1698
3.300
3.333	29.50	93.00	1700	17.50	106.3	1700	45.25	106.8	1700	36.00	122.0	1700	65.50	123.0	1700	56.25	138.0	1700	45.75	83.00	1700	39.00	140.3	1700
3.367
3.400	28.50	92.50	1702	17.50	106.5	1702	45.25	106.8	1702	36.75	121.5	1702	66.75	123.0	1702	56.25	137.5	1702	44.75	82.25	1702	37.00	140.5	1702
3.433
3.467	27.75	92.25	1704	18.00	107.0	1704	45.25	106.8	1704	37.25	121.0	1704	66.75	122.8	1704	55.50	136.0	1704	44.75	83.00	1704	36.00	141.0	1704
3.500
3.533	28.00	91.75	1706	18.75	106.8	1706	46.25	105.8	1706	38.25	119.5	1706	67.50	122.8	1706	55.00	134.5	1706	48.50	82.00	1706	34.00	139.5	1706
3.567
3.600	27.75	91.00	1708	20.25	106.3	1708	48.00	104.8	1708	38.25	119.0	1708	68.50	122.8	1708	54.50	134.0	1708	60.00	85.00	1708	31.75	137.3	1708
3.633
3.667	27.75	90.50	1710	21.25	106.0	1710	49.25	104.3	1710	38.50	116.8	1710	69.00	123.0	1710	53.75	133.0	1710	67.00	92.50	1710	29.00	133.5	1710
3.700
3.733	28.50	90.00	1712	22.25	105.5	1712	51.00	104.5	1712	38.50	115.8	1712	69.00	123.3	1712	52.75	132.3	1712	68.50	100.0	1712	28.00	130.0	1712
3.767
3.800	29.75	88.75	1714	22.25	105.3	1714	51.50	104.8	1714	38.50	115.8	1714	69.00	123.8	1714	51.25	131.8	1714	70.00	107.3	1714	24.50	125.8	1714
3.833
3.867	29.75	88.00	1716	22.75	104.3	1716	52.25	104.8	1716	38.50	114.3	1716	69.25	124.0	1716	50.50	131.5	1716	69.75	111.3	1716	22.25	121.8	1716
3.900
3.933	30.50	87.25	1718	22.75	103.0	1718	52.25	104.8	1718	37.75	114.3	1718	68.50	124.5	1718	49.50	131.5	1718	71.00	109.0	1718	19.50	117.5	1718
3.967
4.000	31.00	87.50	1720	22.75	101.3	1720	52.50	105.8	1720	37.00	114.0	1720	67.75	125.0	1720	48.50	131.8	1720	72.75	107.8	1720	17.00	114.8	1720
4.033
4.067	31.75	87.50	1722	21.00	99.75	1722	52.00	106.5	1722	36.00	114.3	1722	66.25	125.8	1722	47.25	133.0	1722	72.25	109.3	1722	15.25	112.0	1722
4.100
4.133	33.25	87.75	1724	20.75	99.25	1724	51.50	107.5	1724	35.25	114.5	1724	64.00	126.3	1724	46.50	134.8	1724	71.75	109.5	1724	14.00	109.3	1724
4.167
4.200	33.75	87.75	1726	20.25	98.25	1726	50.00	108.3	1726	33.75	114.8	1726	62.50	126.3	1726	46.00	136.8	1726	71.75	111.5	1726	13.75	108.3	1726
4.233
4.267	34.00	88.75	1728	19.25	97.75	1728	48.75	109.0	1728	32.25	115.5	1728	61.75	126.3	1728	46.25	138.5	1728	70.00	110.5	1728	11.00	108.5	1728
4.300
4.333	34.00	89.25	1730	18.25	97.25	1730	47.00	109.0	1730	31.50	117.0	1730	60.25	126.5	1730	46.75	139.5	1730	68.25	106.5	1730	9.000	110.5	1730
4.367
4.400	33.25	91.00	1732	17.25	97.00	1732	46.00	109.3	1732	30.50	118.5	1732	58.75	126.3	1732	47.00	140.8	1732	65.75	104.8	1732	8.750	116.8	1732
4.433
4.467	32.50	91.75	1734	15.25	97.50	1734	45.00	109.3	1734	29.75	119.5	1734	58.25	126.3	1734	47.25	141.5	1734	63.00	102.3	1734	9.750	125.8	1734
4.500
4.533	31.50	92.75	1736	14.50	98.25	1736	43.75	109.3	1736	29.75	121.5	1736	57.75	126.3	1736	47.25	141.3	1736	58.00	98.50	1736	16.50	136.0	1736
4.567
4.600	30.25	93.25	1738	13.25	98.75	1738	42.50	109.5	1738	29.75	122.3	1738	57.50	126.0	1738	47.75	141.3	1738	52.25	94.25	1738	27.00	141.3	1738
4.633
4.667	27.75	94.00	1740	12.00	100.3	1740	41.75	109.3	1740	29.75	122.3	1740	57.50	126.0	1740	48.00	141.3	1740	47.50	91.75	1740	33.75	140.8	1740
4.700
4.733	27.00	94.25	1742	11.75	101.3	1742	40.75	108.8	1742	30.25	124.3	1742	57.50	126.0	1742	48.75	141.3	1742	45.00	90.00	1742	36.50	139.8	1742
4.767
4.800	26.75	94.00	1744	11.75	102.5	1744	40.00	108.0	1744	30.25	124.8	1744	58.75	125.5	1744	48.50	140.3	1744	41.50	87.25	1744	38.25	139.5	1744
4.833
4.867	26.00	94.00	1746	11.75	103.8	1746	40.25	107.8	1746	30.75	124.8	1746	59.25	125.0	1746	48.50	138.8	1746	40.00	85.50	1746	36.00	139.5	1746
4.900
4.933	26.00	93.50	1748	12.50	105.0	1748	41.50	107.8	1748	30.75	124.3	1748	60.50	124.5	1748	48.00	137.8	1748	42.00	85.00	1748	33.75	139.5	1748
4.967
5.000	25.50	92.25	1750	13.50	105.5	1750	43.00	107.8	1750	32.25	122.3	1750	61.75	124.5	1750	48.00	136.5	1750	44.50	83.25	1750	31.00	138.8	1750
5.033
5.067	25.50	91.50	1752	15.00	105.0	1752	44.25	107.0	1752	33.00	121.5	1752	63.00	124.5	1752	48.00	136.0	1752	49.50	83.50	1752	30.25	139.0	1752
5.100
5.133	25.75	90.75	1754	15.50	104.5	1754	45.75	106.3	1754	33.50	120.0	1754	63.75	124.5	1754	47.25	135.0	1754	57.50	88.50	1754	27.50	138.0	1754
5.167
5.200	26.50	89.50	1756	16.50	104.3	1756	47.00	105.8	1756	34.00	118.8	1756	64.00	124.8	1756	47.25	135.0	1756	64.75	95.00	1756	25.25	135.3	1756
5.233
5.267	27.50	88.75	1758	18.00	104.0	1758	48.50	105.8	1758	34.50	118.0	1758	64.25	124.8	1758	47.25	133.3	1758	69.75	105.0	1758	22.75	131.8	1758
5.300
5.333	28.50	88.50	1760	19.00	103.5	1760	49.50	107.0	1760	34.75	116.3	1760	64.75	125.3	1760	46.75	133.3	1760	69.75	112.5	1760	19.25	125.5	1760
5.367
5.400	29.50	87.50	1762	19.50	102.3	1762	50.50	107.5	1762	35.00	115.8	1762	64.50	126.8	1762	46.50	133.8	1762	70.25	115.5	1762	18.50	120.5	1762
5.433
5.467	30.75	86.75	1764	19.75	101.3	1764	50.00	107.3	1764	35.00	115.3	1764	63.25	128.0	1764	46.25	134.0	1764	72.50	115.3	1764	16.00	118.0	1764
5.500
5.533	32.25	87.00	1766	20.50	100.5	1766	50.25	108.3	1766	34.25	115.0	1766	62.50	128.8	1766	45.25	135.3	1766	74.75	112.5	1766	13.50	113.5	1766
5.567
5.600	33.25	87.75	1768	19.75	99.00	1768	50.50	109.0	1768	33.50	115.0	1768	62.00	129.0	1768	45.00	136.8	1768	74.50	113.5	1768	12.50	110.8	1768
5.633
5.667	34.25	88.25	1770	19.75	98.50	1770	49.50	109.0	1770	32.75	114.8	1770	61.50	129.0	1770	45.25	137.8	1770	74.25	113.3	1770	12.25	109.0	1770
5.700
5.733	34.75	88.50	1772	19.50	97.75	1772	48.75	110.0	1772	32.50	114.8	1772	60.50	129.0	1772	45.25	139.0	1772	74.00	111.3	1772	11.75	107.0	1772
5.767
5.800	35.50	88.75	1774	19.50	97.00	1774	48.75	110.0	1774	32.00	115.5	1774	60.25	128.8	1774	46.25	139.5	1774	73.00	109.5	1774	11.25	107.3	1774
5.833
5.867	36.00	89.25	1776	19.50	95.75	1776	48.75	110.0	1776	31.00	115.8	1776	60.00	128.5	1776	46.50	139.5	1776	71.50	108.0	1776	10.75	109.5	1776
5.900
5.933	36.25	90.50	1778	19.00	95.00	1778	47.75	109.5	1778	31.00	115.8	1778	60.00	127.8	1778	46.75	139.0	1778	70.75	107.0	1778	10.50	113.3	1778
5.967
6.000	36.00	90.25	1780	19.25	95.25	1780	47.25	109.0	1780	31.50	116.5	1780	60.25	127.5	1780	47.00	139.3	1780	68.75	103.3	1780	11.00	122.3	1780
6.033
6.067	36.50	90.25	1782	19.25	95.50	1782	47.25	108.5	1782	32.00	117.8	1782	61.00	126.8	1782	49.00	139.3	1782	63.75	98.50	1782	21.00	135.3	1782
6.100
6.133	36.50	90.75	1784	19.00	95.25	1784	47.50	107.8	1784	33.50	118.3	1784	62.75	125.8	1784	49.25	138.8	1784	60.25	94.75	1784	32.75	138.0	1784
6.167
6.200	36.50	90.75	1786	19.50	95.50	1786	48.00	107.5	1786	35.75	119.8	1786	64.25	124.5	1786	51.50	137.3	1786	60.25	93.25	1786	37.75	137.3	1786
6.233
6.267	36.25	91.00	1788	20.25	96.00	1788	49.00	106.8	1788	37.25	119.5	1788	66.50	124.0	1788	52.75	136.5	1788	59.00	92.50	1788	40.00	137.5	1788
6.300
6.333	37.00	91.50	1790	21.75	98.25	1790	50.00	106.3	1790	38.50	119.8	1790	67.50	124.0	1790	54.50	136.3	1790	57.75	89.50	1790	42.25	137.8	1790
6.367
6.400	37.00	91.25	1792	23.50	101.0	1792	51.00	106.3	1792	39.75	120.0	1792	69.75	123.5	1792	56.25	136.0	1792	57.75	86.00	1792	42.75	137.8	1792
6.433
6.467	37.00	91.25	1794	24.00	102.3	1794	51.00	106.0	1794	41.50	120.0	1794	71.25	123.0	1794	57.75	136.0	1794	56.75	85.00	1794	45.25	137.8	1794
6.500
6.533	36.50	90.50	1796	25.25	103.8	1796	52.75	105.0	1796	43.00	120.3	1796	72.50	122.8	1796	57.75	136.0	1796	56.25	84.50	1796	46.50	138.3	1796
6.567
6.600	36.25	90.75	1798	27.50	105.8	1798	54.25	105.0	1798	44.00	120.5	1798	73.50	122.5	1798	58.75	135.3	1798	55.25	83.75	1798	47.75	138.3	1798
6.633
6.667	35.75	91.00	1800	27.75	106.5	1800	55.25	105.0	1800	45.00	120.5	1800	75.50	123.3	1800	59.50	134.3	1800	58.00	83.25	1800	48.50	138.3	1800
6.700
6.733	35.00	91.50	1802	27.50	107.0	1802	56.50	105.0	1802	46.00	120.8	1802	76.25	123.8	1802	60.00	133.3	1802	64.75	84.50	1802	45.75	138.0	1802
6.767
6.800	34.75	90.75	1804	27.75	108.0	1804	56.75	105.0	1804	46.50	120.8	1804	77.00	124.3	1804	60.00	133.0	1804	73.00	92.25	1804	44.25	137.0	1804
6.833
6.867	34.50	91.00	1806	28.25	108.3	1806	57.75	105.0	1806	46.25	120.8	1806	77.00	124.3	1806	59.75	132.8	1806	78.75	99.00	1806	40.50	136.8	1806
6.900
6.933	34.50	91.00	1808	27.75	108.3	1808	58.50	105.8	1808	46.00	120.0	1808	76.00	126.0	1808	60.25	133.0	1808	78.50	106.3	1808	37.50	135.5	1808
6.967
7.000	35.25	91.50	1810	28.50	107.8	1810	58.75	107.3	1810	46.00	119.5	1810	75.25	127.3	1810	59.50	133.0	1810	78.25	110.3	1810	35.50	134.5	1810
7.033
7.067	35.50	90.50	1812	29.00	107.3	1812	59.25	107.5	1812	45.50	118.8	1812	74.75	127.5	1812	58.25	133.8	1812	78.25	111.0	1812	34.25	134.0	1812
7.100
7.133	36.75	90.50	1814	29.00	106.0	1814	60.00	108.5	1814	44.00	118.0	1814	73.50	128.8	1814	57.25	135.5	1814	79.75	110.5	1814	30.50	131.3	1814
7.167
7.200	38.00	90.50	1816	28.50	105.3	1816	59.25	109.0	1816	43.50	117.8	1816	72.25	129.8	1816	56.50	136.3	1816	79.75	110.3	1816	25.50	127.5	1816
7.233
7.267	39.25	90.75	1818	28.25	103.8	1818	59.25	110.3	1818	42.50	117.0	1818	71.00	131.0	1818	55.75	137.0	1818	79.75	111.3	1818	24.50	122.5	1818
7.300
7.333	40.50	90.75	1820	27.50	102.5	1820	57.75	111.3	1820	41.50	117.5	1820	69.00	131.3	1820	55.00	138.3	1820	78.50	113.8	1820	20.50	117.0	1820
7.367
7.400	40.75	91.25	1822	27.25	101.5	1822	56.25	112.3	1822	40.25	117.5	1822	67.75	132.3	1822	53.75	138.8	1822	78.50	113.8	1822	19.25	113.8	1822
7.433
7.467	41.00	91.75	1824	25.75	100.8	1824	55.75	113.0	1824	38.25	117.8	1824	66.50	132.3	1824	52.50	142.0	1824	77.50	115.0	1824	17.75	110.5	1824
7.500
7.533	41.00	92.25	1826	25.00	99.50	1826	54.25	113.5	1826	36.75	119.0	1826	65.25	132.3	1826	52.00	142.3	1826	76.75	116.0	1826	16.50	110.0	1826
7.567
7.600	40.25	92.75	1828	24.00	99.00	1828	53.50	113.5	1828	36.25	120.0	1828	64.25	132.0	1828	51.00	142.5	1828	75.75	114.3	1828	15.75	112.0	1828
7.633
7.667	39.75	94.50	1830	22.75	99.00	1830	52.00	112.8	1830	35.25	121.0	1830	63.50	131.5	1830	51.00	143.0	1830	75.00	112.0	1830	14.50	119.5	1830
7.700
7.733	38.00	96.00	1832	21.75	99.50	1832	49.75	112.8	1832	35.00	122.3	1832	63.50	130.3	1832	51.25	143.0	1832	70.50	104.8	1832	14.50	129.8	1832
7.767
7.800	37.00	96.00	1834	20.25	100.0	1834	49.25	112.3	1834	35.00	124.0	1834	64.00	129.0	1834	51.75	143.3	1834	62.00	96.25	1834	20.50	138.8	1834
7.833
7.867	36.00	96.25	1836	19.50	101.0	1836	48.25	111.8	1836	35.25	125.3	1836	64.25	128.8	1836	52.25	143.5	1836	59.50	94.75	1836	29.75	143.3	1836
7.900
7.933	34.50	96.25	1838	18.50	102.8	1838	47.50	111.5	1838	35.50	125.3	1838	65.25	128.0	1838	53.25	143.3	1838	53.75	90.50	1838	40.00	144.5	1838
7.967
8.000	33.25	96.00	1840	18.25	104.0	1840	46.75	111.0	1840	35.50	125.3	1840	65.00	127.5	1840	54.50	142.5	1840	50.75	90.25	1840	42.75	144.5	1840
8.033
8.067	32.50	96.00	1842	18.00	104.8	1842	47.00	110.8	1842	35.50	125.0	1842	65.50	127.3	1842	54.50	141.8	1842	48.50	88.50	1842	47.00	143.3	1842
8.100
8.133	32.25	95.50	1844	18.00	105.8	1844	47.00	110.0	1844	36.00	123.8	1844	66.00	127.0	1844	54.25	140.3	1844	47.50	85.25	1844	41.00	144.0	1844
8.167
8.200	31.75	94.50	1846	18.00	106.3	1846	47.00	108.8	1846	37.00	122.5	1846	67.00	126.8	1846	54.25	139.0	1846	48.25	85.50	1846	35.75	142.8	1846
8.233
8.267	31.25	93.25	1848	19.25	106.3	1848	48.25	108.3	1848	37.25	122.3	1848	67.25	126.5	1848	53.75	137.8	1848	51.75	86.00	1848	34.50	143.0	1848
8.300
8.333	31.75	92.00	1850	19.50	106.0	1850	49.75	107.3	1850	37.25	121.5	1850	67.25	127.0	1850	52.75	137.3	1850	60.25	86.00	1850	32.00	140.8	1850
8.367
8.400	31.75	91.25	1852	21.25	104.8	1852	50.50	107.3	1852	37.25	119.8	1852	67.25	129.0	1852	52.25	137.0	1852	67.00	93.00	1852	27.75	136.0	1852
8.433
8.467	33.00	90.50	1854	22.00	104.0	1854	51.50	107.8	1854	37.25	119.0	1854	67.00	129.8	1854	51.00	136.3	1854	69.75	104.0	1854	24.25	131.0	1854
8.500
8.533	34.50	89.75	1856	22.50	102.8	1856	53.00	109.0	1856	36.75	117.5	1856	66.25	130.3	1856	50.25	136.3	1856	70.50	112.5	1856	21.50	125.3	1856
8.567
8.600	35.75	88.75	1858	22.50	101.5	1858	54.00	109.5	1858	36.75	117.0	1858	65.75	130.5	1858	48.75	136.3	1858	70.75	115.3	1858	16.00	121.3	1858
8.633
8.667	37.25	88.75	1860	23.25	99.75	1860	54.00	109.5	1860	36.75	117.0	1860	65.25	131.3	1860	47.50	136.3	1860	72.25	115.0	1860	14.50	116.5	1860
8.700
8.733	38.25	89.00	1862	23.75	98.25	1862	53.25	109.5	1862	35.75	116.3	1862	63.50	132.8	1862	46.00	136.3	1862	73.25	114.0	1862	14.50	112.3	1862
8.767
8.800	39.75	89.25	1864	23.75	97.50	1864	53.00	110.8	1864	34.75	115.5	1864	62.25	132.8	1864	45.50	136.8	1864	73.00	115.0	1864	14.50	108.5	1864
8.833
8.867	40.25	89.25	1866	23.75	97.00	1866	52.50	111.5	1866	34.25	115.3	1866	61.75	132.8	1866	44.50	137.3	1866	73.25	116.0	1866	14.50	105.5	1866
8.900
8.933	40.50	89.25	1868	23.75	95.00	1868	52.50	111.5	1868	33.50	115.3	1868	60.75	132.3	1868	43.00	139.0	1868	72.75	118.0	1868	14.25	104.3	1868
8.967
9.000	40.50	89.25	1870	23.75	94.75	1870	51.50	111.3	1870	33.00	114.8	1870	59.75	131.8	1870	43.25	139.8	1870	72.75	116.0	1870	14.25	102.8	1870
9.033
9.067	40.50	89.50	1872	23.75	94.25	1872	51.00	110.8	1872	32.75	114.8	1872	59.50	131.0	1872	43.75	139.3	1872	72.75	113.3	1872	14.25	104.8	1872
9.100
9.133	39.75	89.50	1874	23.25	94.25	1874	50.25	110.5	1874	32.50	115.3	1874	60.00	130.0	1874	44.25	140.5	1874	70.50	108.5	1874	12.50	109.0	1874
9.167
9.200	39.25	90.00	1876	22.50	94.00	1876	49.25	109.0	1876	32.50	115.8	1876	61.00	127.5	1876	45.25	140.5	1876	68.00	103.0	1876	11.50	118.0	1876
9.233
9.267	38.25	90.00	1878	21.25	94.25	1878	48.75	108.5	1878	32.75	117.0	1878	62.00	125.5	1878	47.00	140.5	1878	67.25	100.8	1878	16.50	127.8	1878
9.300
9.333	37.75	90.00	1880	21.25	94.75	1880	48.75	107.8	1880	33.25	118.5	1880	63.25	124.5	1880	50.00	140.3	1880	64.00	95.25	1880	26.75	134.8	1880
9.367
9.400	37.25	90.00	1882	21.25	95.00	1882	48.75	106.8	1882	34.25	119.8	1882	65.00	123.0	1882	51.50	139.5	1882	62.00	91.00	1882	34.50	136.3	1882
9.433
9.467	36.50	90.00	1884	21.00	95.75	1884	48.75	106.0	1884	35.75	120.5	1884	66.00	122.5	1884	52.25	138.8	1884	60.50	88.00	1884	39.00	136.5	1884
9.500
9.533	36.50	90.00	1886	21.75	97.25	1886	48.00	105.3	1886	37.00	120.3	1886	67.25	122.5	1886	53.00	137.8	1886	58.00	85.25	1886	40.75	136.8	1886
9.567
9.600	36.00	89.25	1888	21.75	98.25	1888	48.50	104.5	1888	38.00	120.3	1888	68.50	122.3	1888	54.00	137.8	1888	56.25	84.25	1888	40.75	136.8	1888
9.633
9.667	35.50	89.25	1890	21.75	100.0	1890	49.50	104.3	1890	38.75	120.0	1890	68.75	122.3	1890	54.25	137.8	1890	53.50	81.25	1890	42.50	137.5	1890
9.700
9.733	35.25	88.75	1892	22.00	100.8	1892	49.50	104.3	1892	38.75	119.5	1892	69.00	122.3	1892	54.00	137.3	1892	51.50	78.75	1892	40.50	138.8	1892
9.767
9.800	35.00	88.75	1894	22.25	101.3	1894	49.75	104.8	1894	38.75	119.5	1894	69.00	122.3	1894	53.75	136.3	1894	52.50	79.25	1894	38.00	138.8	1894
9.833
9.867	34.50	89.00	1896	22.50	102.3	1896	49.75	104.8	1896	38.75	119.5	1896	69.00	122.3	1896	53.50	135.5	1896	55.00	79.75	1896	36.00	138.3	1896
9.900
9.933	34.00	89.00	1898	22.50	102.3	1898	50.25	104.8	1898	38.50	119.3	1898	68.75	123.8	1898	53.25	135.0	1898	60.00	81.75	1898	34.50	137.0	1898
9.967
10.000	34.00	88.25	1900	22.50	102.3	1900	51.25	105.0	1900	38.00	119.0	1900	68.50	125.3	1900	52.50	134.5	1900	65.00	86.50	1900	30.75	136.3	1900
10.033
10.067	33.25	88.25	1902	22.50	102.3	1902	51.25	105.0	1902	36.50	118.0	1902	68.25	126.3	1902	51.75	134.5	1902	70.50	95.00	1902	27.50	133.5	1902
10.100
10.133	32.75	88.25	1904	22.50	102.3	1904	51.75	105.8	1904	36.50	117.8	1904	67.50	127.0	1904	51.00	134.8	1904	72.00	103.8	1904	23.25	129.5	1904
10.167
10.200	33.25	87.75	1906	22.50	102.3	1906	52.00	106.5	1906	36.00	117.0	1906	67.00	127.8	1906	50.75	134.8	1906	72.50	106.8	1906	21.00	126.0	1906
10.233
10.267	33.00	88.50	1908	22.50	102.3	1908	52.00	107.0	1908	35.50	116.0	1908	67.00	127.8	1908	49.75	135.3	1908	72.75	108.0	1908	19.00	123.5	1908
10.300
10.333	33.50	88.50	1910	22.50	102.0	1910	52.00	107.5	1910	35.50	115.8	1910	66.50	128.3	1910	49.00	136.0	1910	72.75	109.0	1910	18.00	119.8	1910
10.367
10.400	34.50	88.50	1912	22.50	101.0	1912	52.00	107.5	1912	34.50	115.3	1912	65.75	129.5	1912	48.50	136.3	1912	73.00	110.0	1912	16.75	116.8	1912
10.433
10.467	35.25	88.50	1914	22.25	100.5	1914	52.25	108.3	1914	34.50	115.3	1914	64.75	130.0	1914	48.00	137.3	1914	74.00	112.8	1914	14.75	114.8	1914
10.500
10.533	36.25	88.75	1916	22.25	99.75	1916	52.25	108.8	1916	34.25	114.8	1916	64.75	130.0	1916	47.50	138.8	1916	74.00	114.0	1916	12.25	110.8	1916
10.567
10.600	37.25	88.75	1918	22.25	98.75	1918	52.25	109.3	1918	33.75	114.8	1918	64.75	130.0	1918	47.50	139.0	1918	74.00	112.8	1918	12.25	110.0	1918
10.633
10.667	37.50	88.75	1920	22.75	98.00	1920	52.25	109.3	1920	33.75	114.3	1920	64.25	129.5	1920	47.50	139.0	1920	74.00	111.8	1920	12.25	108.3	1920
10.700
10.733	38.00	88.75	1922	23.00	97.25	1922	52.25	109.3	1922	33.75	114.3	1922	64.00	128.8	1922	47.50	139.0	1922	74.00	110.8	1922	12.00	106.8	1922
10.767
10.800	38.50	88.75	1924	23.00	96.25	1924	52.25	109.3	1924	33.75	114.3	1924	63.75	128.0	1924	47.50	139.0	1924	74.00	109.5	1924	12.25	107.8	1924
10.833
10.867	39.00	89.00	1926	23.00	96.00	1926	52.25	109.3	1926	34.25	115.0	1926	64.00	128.0	1926	47.75	139.3	1926	73.00	106.3	1926	12.50	109.8	1926
10.900
10.933	39.00	89.75	1928	22.75	95.00	1928	52.25	108.8	1928	34.50	116.5	1928	64.00	127.5	1928	48.75	139.3	1928	71.50	102.8	1928	15.75	121.3	1928
10.967
11.000	39.00	90.25	1930	22.75	95.00	1930	51.25	108.3	1930	34.50	117.8	1930	64.25	127.5	1930	49.00	139.5	1930	70.75	101.0	1930	19.00	130.0	1930
11.033
11.067	39.25	90.50	1932	22.75	95.00	1932	51.25	108.3	1932	35.25	118.8	1932	64.25	127.5	1932	50.00	140.8	1932	70.25	98.25	1932	26.25	135.3	1932
11.100
11.133	39.50	91.00	1934	22.75	95.00	1934	51.50	108.3	1934	36.00	119.8	1934	64.75	127.3	1934	50.25	140.8	1934	68.50	93.50	1934	30.00	137.0	1934
11.167
11.200	39.50	92.00	1936	22.75	95.75	1936	50.75	108.8	1936	36.75	120.0	1936	65.75	127.0	1936	51.25	141.3	1936	66.75	91.75	1936	34.75	139.3	1936
11.233
11.267	39.50	92.25	1938	22.75	96.25	1938	50.75	108.0	1938	36.75	120.5	1938	66.50	127.3	1938	52.00	141.8	1938	64.75	91.25	1938	36.50	140.0	1938
11.300
11.333	39.00	93.00	1940	22.75	97.50	1940	50.25	108.3	1940	36.75	120.5	1940	67.25	127.8	1940	52.00	141.5	1940	62.75	91.00	1940	39.00	140.3	1940
11.367
11.400	38.75	93.25	1942	21.75	100.0	1942	49.75	108.3	1942	37.25	120.8	1942	67.25	127.8	1942	53.00	141.5	1942	58.75	88.25	1942	40.25	140.0	1942
11.433
11.467	38.25	93.25	1944	21.50	101.3	1944	49.50	108.3	1944	38.25	121.5	1944	68.00	127.8	1944	54.00	141.5	1944	56.50	87.25	1944	41.00	140.5	1944
11.500
11.533	37.25	93.00	1946	22.25	102.5	1946	49.50	108.3	1946	38.25	121.5	1946	68.00	127.8	1946	54.25	141.3	1946	53.00	86.75	1946	41.25	140.8	1946
11.567
11.600	37.25	93.00	1948	22.75	103.8	1948	49.50	108.3	1948	39.25	122.3	1948	69.00	128.5	1948	54.25	141.3	1948	51.50	86.50	1948	41.75	140.8	1948
11.633
11.667	37.00	93.00	1950	22.75	104.3	1950	50.25	108.3	1950	39.25	122.5	1950	69.50	129.0	1950	54.25	141.3	1950	50.75	86.50	1950	40.00	141.5	1950
11.700
11.733	36.25	93.25	1952	22.75	105.0	1952	51.50	108.5	1952	39.25	122.5	1952	70.50	129.3	1952	55.00	141.3	1952	53.00	86.25	1952	40.75	142.5	1952
11.767
11.800	35.75	93.25	1954	23.00	105.5	1954	52.00	108.5	1954	39.50	122.5	1954	70.50	129.3	1954	55.00	141.3	1954	59.25	86.50	1954	39.75	142.8	1954
11.833
11.867	35.50	93.00	1956	23.50	106.3	1956	52.25	108.5	1956	40.00	122.3	1956	70.50	129.8	1956	55.00	141.3	1956	67.25	91.00	1956	37.75	143.8	1956
11.900
11.933	35.00	93.00	1958	24.00	106.8	1958	52.75	108.8	1958	40.50	122.5	1958	70.75	130.5	1958	55.25	141.3	1958	73.25	100.3	1958	34.75	145.3	1958
11.967
12.000	34.75	92.75	1960	25.00	107.3	1960	53.75	109.3	1960	40.75	122.5	1960	70.75	130.8	1960	56.00	141.5	1960	74.25	108.0	1960	32.00	143.8	1960
12.033
12.067	35.25	92.75	1962	26.75	107.8	1962	55.25	110.5	1962	41.00	122.0	1962	71.00	131.0	1962	56.00	141.5	1962	74.50	114.5	1962	32.50	140.0	1962
12.100
12.133	36.00	92.75	1964	26.75	107.8	1964	56.00	110.0	1964	41.50	120.0	1964	71.00	131.0	1964	56.00	141.5	1964	76.25	112.8	1964	31.50	137.8	1964
12.167
12.200	36.75	92.25	1966	27.00	107.0	1966	57.50	110.8	1966	41.50	119.5	1966	71.25	131.5	1966	55.50	141.0	1966	79.25	110.8	1966	30.00	134.0	1966
12.233
12.267	38.00	91.75	1968	27.25	105.5	1968	57.50	110.8	1968	41.50	118.8	1968	72.00	132.3	1968	55.00	140.8	1968	79.00	110.0	1968	26.75	127.8	1968
12.300
12.333	39.00	91.25	1970	27.50	104.3	1970	57.75	109.8	1970	41.50	118.0	1970	72.00	131.5	1970	54.75	140.5	1970	80.00	111.0	1970	24.50	121.8	1970
12.367
12.400	40.00	90.50	1972	27.50	102.8	1972	58.00	109.3	1972	41.75	116.0	1972	72.00	131.3	1972	54.75	139.5	1972	80.00	112.3	1972	23.00	117.5	1972
12.433
12.467	40.50	90.25	1974	28.00	101.3	1974	58.00	109.3	1974	42.00	115.3	1974	72.25	130.5	1974	54.75	139.3	1974	79.50	113.3	1974	22.25	113.3	1974
12.500
12.533	41.50	89.50	1976	28.00	100.0	1976	58.25	108.5	1976	42.25	115.5	1976	72.25	130.0	1976	54.75	139.8	1976	79.50	114.3	1976	22.00	111.5	1976
12.567
12.600	42.00	89.50	1978	26.25	98.50	1978	58.25	108.5	1978	41.75	115.0	1978	72.25	129.0	1978	54.75	140.0	1978	79.75	113.0	1978	21.75	111.5	1978
12.633
12.667	43.00	89.50	1980	26.75	98.50	1980	57.25	108.5	1980	41.75	115.0	1980	72.25	129.0	1980	54.75	140.0	1980	79.75	112.5	1980	20.50	110.3	1980
12.700
12.733	42.75	89.75	1982	26.75	98.50	1982	56.00	109.0	1982	41.75	116.3	1982	72.25	128.5	1982	55.25	141.3	1982	79.75	111.8	1982	20.25	115.3	1982
12.767
12.800	42.25	90.75	1984	25.75	98.25	1984	55.25	109.0	1984	40.75	117.5	1984	72.00	128.3	1984	55.25	142.0	1984	78.50	106.8	1984	20.50	126.8	1984
12.833
12.867	42.00	91.25	1986	26.00	99.00	1986	55.00	108.8	1986	41.25	119.5	1986	71.50	128.0	1986	55.25	142.0	1986	75.75	100.8	1986	23.75	133.0	1986
12.900
12.933	41.00	92.25	1988	25.25	100.5	1988	54.25	109.0	1988	41.25	121.3	1988	71.50	128.0	1988	57.75	142.0	1988	71.25	94.00	1988	36.50	141.3	1988
12.967
13.000	40.00	93.25	1990	24.00	102.5	1990	52.75	110.0	1990	42.00	123.8	1990	71.50	128.0	1990	58.50	142.0	1990	63.25	88.50	1990	45.50	142.5	1990
13.033
13.067	38.25	94.75	1992	23.75	104.3	1992	52.00	110.0	1992	42.00	125.0	1992	71.50	128.0	1992	59.25	142.8	1992	54.00	87.75	1992	47.50	144.5	1992
13.100
13.133	36.50	95.50	1994	23.00	106.3	1994	52.00	110.3	1994	42.00	125.3	1994	71.50	128.0	1994	60.00	143.8	1994	51.75	88.00	1994	47.50	146.0	1994
13.167
13.200	35.25	96.00	1996	23.00	108.3	1996	51.75	110.8	1996	41.75	126.5	1996	71.50	128.0	1996	59.50	144.0	1996	51.00	88.00	1996	46.00	146.8	1996
13.233
13.267	33.75	96.00	1998	23.00	110.0	1998	51.50	110.5	1998	41.75	126.5	1998	71.25	128.5	1998	59.00	144.0	1998	51.75	88.25	1998	44.00	146.8	1998
13.300
13.333	33.00	96.00	2000	23.00	111.3	2000	51.00	110.8	2000	41.00	126.5	2000	71.25	128.5	2000	58.50	144.0	2000	53.50	88.50	2000	38.75	146.8	2000
