## Supplementary material for "Trunk muscle activity across various trunk–limb coordination patterns in centipede locomotion": Data S1: rubi-swim-#2-1-track.csv

#multi:
	mass A			mass B			mass C			mass D			mass E			mass F			mass G			mass H
t	x	y	frame	x	y	frame	x	y	frame	x	y	frame	x	y	frame	x	y	frame	x	y	frame	x	y	frame
0.000	411.4	-10.88	1600	397.1	-18.75	1600	399.0	8.625	1600	384.9	-1.500	1600	383.4	27.50	1600	371.4	15.50	1600	410.1	26.00	1600	369.9	-12.50	1600
0.033
0.067	412.1	-10.88	1602	398.1	-18.88	1602	399.0	8.625	1602	385.1	-1.625	1602	383.4	27.50	1602	372.0	15.13	1602	409.0	26.63	1602	371.1	-13.63	1602
0.100
0.133	412.9	-11.50	1604	398.9	-19.00	1604	399.5	8.625	1604	386.0	-2.125	1604	383.4	27.00	1604	372.6	14.13	1604	406.8	27.38	1604	372.9	-15.13	1604
0.167
0.200	413.9	-11.50	1606	400.0	-19.63	1606	399.6	8.625	1606	386.4	-2.625	1606	383.4	25.88	1606	373.0	13.63	1606	406.1	27.38	1606	375.4	-17.00	1606
0.233
0.267	414.9	-11.25	1608	400.6	-19.88	1608	399.9	8.625	1608	387.3	-3.250	1608	383.3	25.25	1608	373.1	12.88	1608	406.8	27.13	1608	376.9	-18.13	1608
0.300
0.333	415.5	-11.50	1610	401.8	-20.00	1610	400.3	8.625	1610	388.0	-4.125	1610	383.3	24.50	1610	373.3	11.88	1610	406.6	27.25	1610	379.1	-20.13	1610
0.367
0.400	416.0	-11.25	1612	402.9	-20.63	1612	400.8	8.250	1612	388.9	-4.625	1612	383.4	23.63	1612	373.3	11.00	1612	406.9	26.63	1612	382.3	-22.25	1612
0.433
0.467	416.4	-11.25	1614	403.9	-20.63	1614	401.0	8.125	1614	389.8	-5.875	1614	383.4	22.63	1614	373.3	10.50	1614	407.5	25.63	1614	383.5	-23.63	1614
0.500
0.533	417.1	-11.13	1616	405.3	-20.63	1616	401.3	8.000	1616	390.6	-6.125	1616	383.5	21.75	1616	373.3	9.500	1616	406.8	26.25	1616	387.4	-25.38	1616
0.567
0.600	417.6	-10.75	1618	406.0	-20.63	1618	401.5	7.875	1618	391.0	-6.375	1618	383.5	21.38	1618	373.3	8.625	1618	406.8	27.00	1618	390.6	-26.63	1618
0.633
0.667	418.1	-10.38	1620	406.6	-20.63	1620	401.6	7.750	1620	391.8	-7.250	1620	383.5	21.13	1620	373.6	8.000	1620	406.5	26.13	1620	392.0	-28.13	1620
0.700
0.733	418.6	-10.25	1622	407.3	-20.88	1622	401.9	7.625	1622	392.3	-7.375	1622	384.0	20.13	1622	373.9	7.000	1622	407.5	25.63	1622	393.0	-28.88	1622
0.767
0.800	419.1	-10.00	1624	407.8	-21.13	1624	401.9	7.625	1624	392.6	-7.500	1624	384.4	19.75	1624	373.9	6.875	1624	407.5	25.63	1624	394.0	-29.75	1624
0.833
0.867	419.4	-9.875	1626	408.6	-21.13	1626	402.4	7.500	1626	393.5	-7.750	1626	384.6	19.38	1626	373.9	6.875	1626	406.8	25.63	1626	394.8	-29.88	1626
0.900
0.933	419.9	-9.875	1628	409.1	-21.13	1628	402.6	7.125	1628	394.0	-8.000	1628	384.9	19.13	1628	374.5	6.500	1628	407.1	25.50	1628	395.6	-29.88	1628
0.967
1.000	420.5	-9.875	1630	409.5	-21.38	1630	402.9	7.000	1630	394.0	-8.375	1630	385.3	18.75	1630	374.5	6.250	1630	408.3	25.00	1630	397.0	-31.75	1630
1.033
1.067	420.6	-10.38	1632	410.1	-21.88	1632	403.6	6.000	1632	394.6	-8.875	1632	386.0	18.25	1632	374.5	6.125	1632	409.9	24.88	1632	398.1	-32.13	1632
1.100
1.133	420.9	-10.75	1634	410.3	-22.13	1634	403.8	5.750	1634	394.9	-9.500	1634	386.6	17.63	1634	374.5	5.750	1634	410.8	23.75	1634	398.4	-32.75	1634
1.167
1.200	420.9	-10.88	1636	410.5	-22.25	1636	404.1	5.125	1636	394.9	-10.13	1636	387.1	17.25	1636	374.5	5.750	1636	411.4	23.00	1636	395.9	-33.25	1636
1.233
1.267	420.8	-11.50	1638	410.9	-22.75	1638	404.5	4.250	1638	393.9	-10.13	1638	387.9	16.88	1638	374.5	5.875	1638	412.1	21.50	1638	393.5	-33.88	1638
1.300
1.333	420.8	-12.50	1640	410.9	-23.25	1640	404.8	3.500	1640	393.9	-10.13	1640	388.5	16.50	1640	374.5	5.875	1640	413.0	20.38	1640	391.3	-33.38	1640
1.367
1.400	420.8	-12.50	1642	410.9	-24.25	1642	404.9	3.125	1642	393.9	-10.38	1642	389.3	15.88	1642	374.8	6.000	1642	414.5	19.38	1642	388.4	-33.00	1642
1.433
1.467	420.6	-13.00	1644	410.9	-26.00	1644	404.9	2.250	1644	393.4	-10.63	1644	389.5	15.25	1644	375.1	5.750	1644	415.1	17.13	1644	384.0	-31.88	1644
1.500
1.533	420.3	-13.88	1646	410.8	-27.13	1646	405.6	1.000	1646	393.3	-11.25	1646	389.9	14.75	1646	375.4	5.625	1646	415.8	15.63	1646	378.3	-29.50	1646
1.567
1.600	419.3	-14.88	1648	410.3	-27.50	1648	406.0	-0.250	1648	392.4	-12.13	1648	390.3	14.25	1648	375.0	5.500	1648	415.8	12.63	1648	374.5	-27.00	1648
1.633
1.667	419.1	-15.13	1650	409.6	-27.88	1650	405.9	-1.125	1650	391.6	-12.75	1650	391.0	13.13	1650	375.0	5.875	1650	416.9	10.25	1650	370.5	-24.00	1650
1.700
1.733	419.1	-15.88	1652	409.0	-28.38	1652	406.3	-2.375	1652	391.3	-12.63	1652	391.4	13.13	1652	375.1	6.000	1652	417.8	8.750	1652	370.4	-22.13	1652
1.767
1.800	419.0	-17.25	1654	408.8	-28.63	1654	406.3	-2.875	1654	391.3	-12.88	1654	391.9	12.63	1654	375.6	5.875	1654	419.5	5.500	1654	369.9	-20.88	1654
1.833
1.867	418.5	-17.75	1656	408.1	-29.38	1656	406.4	-3.750	1656	390.8	-12.75	1656	391.9	13.13	1656	376.0	6.125	1656	420.8	2.000	1656	369.1	-20.00	1656
1.900
1.933	418.4	-18.63	1658	407.6	-29.63	1658	406.4	-4.625	1658	390.8	-12.88	1658	391.9	13.38	1658	376.1	6.625	1658	422.8	-0.125	1658	367.9	-18.75	1658
1.967
2.000	418.0	-19.00	1660	407.1	-30.13	1660	406.4	-5.250	1660	390.4	-13.00	1660	392.1	13.38	1660	376.3	6.625	1660	424.1	-2.250	1660	366.9	-16.13	1660
2.033
2.067	417.9	-19.75	1662	406.3	-30.38	1662	406.6	-5.750	1662	389.9	-13.13	1662	392.8	13.13	1662	376.5	6.750	1662	425.5	-4.625	1662	365.6	-14.88	1662
2.100
2.133	417.3	-20.38	1664	405.9	-30.63	1664	406.6	-6.000	1664	389.9	-13.50	1664	393.1	13.13	1664	376.8	6.000	1664	426.8	-8.250	1664	365.6	-14.88	1664
2.167
2.200	417.4	-20.63	1666	405.4	-31.00	1666	406.6	-6.250	1666	390.1	-13.63	1666	393.1	13.13	1666	377.3	6.250	1666	426.6	-10.13	1666	366.3	-15.75	1666
2.233
2.267	417.1	-21.00	1668	405.1	-31.38	1668	406.6	-6.375	1668	390.1	-13.50	1668	393.1	13.38	1668	377.3	6.125	1668	426.6	-10.38	1668	366.6	-16.38	1668
2.300
2.333	417.8	-21.00	1670	405.1	-31.00	1670	406.6	-6.125	1670	390.3	-13.38	1670	393.1	13.38	1670	377.3	6.000	1670	427.0	-9.125	1670	368.1	-16.75	1670
2.367
2.400	417.9	-21.75	1672	405.1	-31.00	1672	406.6	-5.750	1672	390.5	-13.25	1672	393.1	13.63	1672	377.6	6.125	1672	427.0	-6.250	1672	368.5	-18.38	1672
2.433
2.467	418.3	-21.75	1674	405.1	-30.88	1674	406.4	-4.875	1674	390.8	-13.25	1674	393.0	14.00	1674	377.6	6.000	1674	426.3	-1.125	1674	369.4	-19.50	1674
2.500
2.533	418.4	-21.75	1676	405.1	-30.88	1676	405.9	-4.250	1676	391.0	-13.38	1676	392.4	14.50	1676	377.6	5.875	1676	423.4	2.750	1676	371.0	-18.75	1676
2.567
2.600	418.4	-21.75	1678	405.1	-30.50	1678	405.8	-3.625	1678	391.0	-13.13	1678	391.9	14.75	1678	377.9	6.000	1678	420.0	5.750	1678	371.6	-19.63	1678
2.633
2.667	418.4	-21.50	1680	405.1	-30.50	1680	405.5	-2.875	1680	391.3	-13.25	1680	391.4	15.00	1680	378.1	5.750	1680	416.4	8.500	1680	372.6	-20.88	1680
2.700
2.733	418.4	-21.25	1682	405.1	-30.50	1682	405.3	-2.375	1682	391.3	-13.00	1682	391.3	15.25	1682	378.1	5.125	1682	414.3	10.88	1682	373.6	-22.38	1682
2.767
2.800	418.5	-21.00	1684	405.3	-30.00	1684	405.1	-1.625	1684	391.5	-13.00	1684	390.4	15.75	1684	378.0	4.750	1684	414.9	12.50	1684	375.0	-22.88	1684
2.833
2.867	419.1	-20.25	1686	405.4	-29.50	1686	405.0	-1.250	1686	391.6	-13.13	1686	390.3	15.88	1686	378.0	5.125	1686	414.8	13.25	1686	375.5	-22.88	1686
2.900
2.933	419.1	-20.13	1688	405.4	-29.25	1688	404.9	-1.125	1688	391.9	-12.88	1688	389.8	15.88	1688	377.8	4.750	1688	413.9	14.38	1688	376.1	-23.38	1688
2.967
3.000	419.1	-20.00	1690	405.6	-29.00	1690	404.9	-1.125	1690	392.1	-12.50	1690	389.0	15.88	1690	377.5	4.125	1690	413.1	14.75	1690	376.5	-23.88	1690
3.033
3.067	419.1	-19.75	1692	406.1	-28.25	1692	404.9	-1.125	1692	392.0	-12.38	1692	388.4	16.00	1692	377.1	4.125	1692	413.0	15.13	1692	377.0	-24.75	1692
3.100
3.133	419.1	-19.25	1694	406.1	-28.25	1694	404.9	-1.125	1694	392.0	-12.13	1694	388.0	16.00	1694	376.9	3.500	1694	412.9	15.25	1694	378.8	-25.50	1694
3.167
3.200	419.0	-18.75	1696	405.8	-27.88	1696	404.8	-0.875	1696	392.0	-11.88	1696	387.3	16.00	1696	376.8	3.250	1696	412.8	16.13	1696	380.6	-27.25	1696
3.233
3.267	418.8	-18.25	1698	406.1	-27.63	1698	404.5	-0.750	1698	392.0	-12.25	1698	385.9	16.13	1698	376.3	3.125	1698	412.1	16.75	1698	382.1	-28.13	1698
3.300
3.333	418.6	-17.75	1700	406.0	-27.38	1700	403.9	0.000	1700	391.8	-12.25	1700	385.3	16.25	1700	376.1	3.125	1700	410.4	17.13	1700	383.1	-29.63	1700
3.367
3.400	418.5	-17.13	1702	406.4	-26.88	1702	403.6	0.000	1702	391.6	-12.38	1702	385.0	16.38	1702	375.8	2.125	1702	407.9	17.25	1702	384.3	-30.63	1702
3.433
3.467	418.0	-16.50	1704	406.4	-26.88	1704	402.9	0.750	1704	391.6	-12.25	1704	384.5	16.38	1704	374.8	2.125	1704	405.8	18.50	1704	386.5	-34.13	1704
3.500
3.533	417.9	-15.88	1706	406.4	-26.50	1706	402.4	0.875	1706	391.6	-12.63	1706	383.6	16.25	1706	374.5	2.125	1706	405.1	19.00	1706	387.4	-35.38	1706
3.567
3.600	417.5	-15.25	1708	406.3	-26.38	1708	401.6	1.250	1708	391.6	-13.13	1708	383.6	16.25	1708	373.8	2.125	1708	404.5	19.38	1708	388.9	-35.38	1708
3.633
3.667	417.3	-14.63	1710	406.1	-26.25	1710	401.1	1.375	1710	391.6	-12.88	1710	383.3	16.25	1710	373.4	2.500	1710	403.6	19.50	1710	390.9	-36.38	1710
3.700
3.733	416.6	-14.25	1712	406.1	-26.25	1712	400.6	1.625	1712	391.4	-13.13	1712	382.6	16.13	1712	372.9	2.500	1712	402.6	19.75	1712	392.0	-37.75	1712
3.767
3.800	416.6	-14.38	1714	406.1	-26.38	1714	400.3	1.750	1714	391.0	-13.00	1714	382.3	16.00	1714	372.6	2.500	1714	402.5	19.75	1714	393.5	-39.00	1714
3.833
3.867	416.6	-14.38	1716	406.1	-26.38	1716	400.3	1.750	1716	391.0	-13.25	1716	382.4	15.50	1716	371.4	2.500	1716	401.8	19.75	1716	394.4	-39.50	1716
3.900
3.933	416.3	-14.38	1718	406.1	-26.38	1718	400.3	1.750	1718	390.8	-13.13	1718	382.4	15.50	1718	370.8	2.875	1718	400.5	19.50	1718	394.1	-39.25	1718
3.967
4.000	416.3	-14.38	1720	406.1	-26.38	1720	400.3	1.750	1720	390.4	-13.38	1720	382.4	15.13	1720	370.6	2.875	1720	400.0	19.38	1720	394.1	-38.75	1720
4.033
4.067	416.3	-14.88	1722	406.3	-27.13	1722	400.0	1.375	1722	390.4	-14.00	1722	382.5	14.50	1722	369.9	2.875	1722	399.9	18.75	1722	393.8	-38.75	1722
4.100
4.133	416.3	-14.88	1724	406.3	-27.75	1724	399.8	0.625	1724	389.9	-14.13	1724	382.8	14.13	1724	369.8	2.875	1724	399.9	17.63	1724	391.4	-38.88	1724
4.167
4.200	415.4	-15.00	1726	406.0	-28.00	1726	399.5	0.125	1726	389.4	-14.00	1726	382.9	13.88	1726	369.5	2.625	1726	400.8	16.25	1726	390.0	-38.63	1726
4.233
4.267	415.1	-15.13	1728	405.9	-28.13	1728	399.0	-0.500	1728	388.5	-14.13	1728	383.0	13.50	1728	369.5	2.625	1728	401.1	16.25	1728	388.9	-38.38	1728
4.300
4.333	414.5	-15.13	1730	405.9	-28.25	1730	398.5	-1.375	1730	387.9	-14.50	1730	383.0	13.38	1730	368.8	2.625	1730	401.6	15.88	1730	386.1	-40.13	1730
4.367
4.400	414.1	-15.38	1732	405.6	-28.75	1732	398.3	-1.750	1732	386.9	-14.75	1732	383.0	13.13	1732	368.1	2.625	1732	402.3	15.00	1732	382.8	-40.13	1732
4.433
4.467	413.3	-16.00	1734	405.0	-29.38	1734	398.1	-1.875	1734	386.1	-15.00	1734	383.0	12.50	1734	368.0	2.625	1734	402.6	14.00	1734	378.0	-38.25	1734
4.500
4.533	412.8	-16.25	1736	404.6	-29.63	1736	397.5	-2.500	1736	385.4	-14.88	1736	383.1	12.25	1736	367.8	3.125	1736	403.5	12.50	1736	372.0	-34.88	1736
4.567
4.600	412.5	-16.25	1738	404.3	-29.63	1738	397.5	-2.750	1738	384.6	-14.63	1738	383.1	12.13	1738	367.8	3.125	1738	404.6	11.75	1738	366.9	-32.13	1738
4.633
4.667	412.3	-16.38	1740	403.9	-29.88	1740	397.1	-3.375	1740	384.6	-14.88	1740	383.0	11.75	1740	367.5	3.250	1740	405.5	10.50	1740	363.6	-29.50	1740
4.700
4.733	411.6	-16.50	1742	404.0	-29.88	1742	397.1	-3.875	1742	384.5	-14.88	1742	383.0	11.75	1742	367.5	3.375	1742	406.8	9.625	1742	362.4	-27.75	1742
4.767
4.800	411.5	-16.88	1744	403.1	-30.38	1744	397.1	-3.750	1744	383.8	-15.25	1744	383.0	11.38	1744	367.5	3.375	1744	408.3	8.125	1744	360.9	-26.25	1744
4.833
4.867	411.3	-16.88	1746	402.4	-30.13	1746	396.9	-4.000	1746	382.6	-15.25	1746	382.9	11.25	1746	367.5	3.375	1746	409.9	6.750	1746	360.4	-25.13	1746
4.900
4.933	410.6	-17.13	1748	401.8	-30.00	1748	396.6	-4.125	1748	382.3	-15.25	1748	382.0	11.25	1748	367.5	3.375	1748	410.6	5.250	1748	360.3	-24.13	1748
4.967
5.000	410.0	-17.25	1750	401.0	-29.88	1750	396.1	-4.500	1750	382.1	-15.25	1750	382.0	11.25	1750	366.9	3.875	1750	411.0	3.875	1750	360.3	-23.25	1750
5.033
5.067	410.3	-17.25	1752	400.6	-29.75	1752	395.6	-4.375	1752	381.5	-14.88	1752	381.8	11.63	1752	366.1	4.000	1752	411.8	2.750	1752	360.3	-22.38	1752
5.100
5.133	410.1	-17.38	1754	400.4	-29.38	1754	395.5	-4.250	1754	381.4	-14.75	1754	381.8	11.63	1754	365.8	4.250	1754	413.0	1.875	1754	360.6	-21.50	1754
5.167
5.200	410.1	-16.88	1756	400.1	-29.38	1756	395.3	-4.125	1756	380.8	-14.63	1756	381.3	11.63	1756	365.0	4.250	1756	415.3	-0.875	1756	360.0	-21.00	1756
5.233
5.267	410.0	-16.75	1758	399.5	-29.00	1758	395.1	-4.125	1758	380.3	-14.13	1758	380.6	11.88	1758	365.0	4.500	1758	415.3	-1.500	1758	360.0	-22.50	1758
5.300
5.333	409.5	-16.50	1760	399.0	-28.38	1760	394.9	-3.750	1760	379.9	-13.88	1760	379.9	12.75	1760	365.0	4.750	1760	415.1	-1.250	1760	359.0	-22.63	1760
5.367
5.400	409.4	-15.63	1762	398.8	-27.88	1762	394.5	-2.875	1762	379.9	-13.38	1762	379.5	13.63	1762	365.0	5.000	1762	414.8	-0.625	1762	360.5	-23.50	1762
5.433
5.467	409.6	-15.50	1764	398.6	-27.25	1764	394.5	-2.375	1764	379.9	-12.75	1764	378.9	14.75	1764	365.0	4.875	1764	414.1	1.750	1764	361.1	-23.88	1764
5.500
5.533	409.8	-15.25	1766	398.6	-26.13	1766	394.4	-1.625	1766	379.9	-12.13	1766	378.8	16.00	1766	365.0	4.875	1766	414.3	4.125	1766	362.0	-24.25	1766
5.567
5.600	409.9	-14.63	1768	398.6	-26.00	1768	394.4	-0.750	1768	379.9	-11.13	1768	378.5	16.50	1768	365.1	5.500	1768	413.9	8.375	1768	364.3	-25.00	1768
5.633
5.667	409.8	-14.00	1770	398.6	-25.38	1770	394.3	0.000	1770	380.0	-10.50	1770	377.8	17.63	1770	365.1	6.125	1770	412.3	11.25	1770	365.4	-24.63	1770
5.700
5.733	409.8	-13.50	1772	398.6	-24.50	1772	393.9	1.250	1772	380.1	-9.875	1772	377.8	18.00	1772	365.1	6.125	1772	410.3	14.13	1772	366.4	-23.88	1772
5.767
5.800	409.9	-12.88	1774	398.5	-23.25	1774	393.9	2.875	1774	380.5	-8.750	1774	377.8	18.13	1774	365.3	7.000	1774	407.1	16.38	1774	366.9	-23.88	1774
5.833
5.867	410.1	-11.75	1776	398.3	-22.25	1776	393.9	3.500	1776	380.5	-8.500	1776	377.6	18.63	1776	365.3	7.625	1776	404.0	19.25	1776	368.1	-23.38	1776
5.900
5.933	410.5	-10.38	1778	398.5	-22.13	1778	393.5	4.750	1778	380.6	-7.750	1778	377.3	20.13	1778	365.3	7.875	1778	402.9	20.25	1778	369.4	-23.00	1778
5.967
6.000	410.3	-9.500	1780	398.5	-21.25	1780	393.5	5.875	1780	381.0	-7.125	1780	377.3	21.00	1780	365.3	8.375	1780	402.1	22.50	1780	370.3	-22.13	1780
6.033
6.067	410.3	-8.375	1782	399.1	-20.13	1782	393.5	6.375	1782	381.3	-6.125	1782	376.8	21.75	1782	365.3	9.000	1782	401.9	23.00	1782	371.4	-22.13	1782
6.100
6.133	410.4	-7.375	1784	399.1	-19.75	1784	393.5	7.750	1784	381.5	-5.750	1784	376.5	22.25	1784	365.3	9.625	1784	401.4	24.38	1784	373.1	-24.13	1784
6.167
6.200	410.4	-6.000	1786	399.1	-18.38	1786	393.5	8.375	1786	382.0	-5.000	1786	376.4	23.25	1786	365.3	10.38	1786	401.5	25.13	1786	375.3	-24.63	1786
6.233
6.267	410.3	-4.750	1788	399.5	-17.38	1788	393.5	9.375	1788	382.8	-3.875	1788	376.3	24.38	1788	365.3	11.50	1788	401.9	26.13	1788	378.1	-23.75	1788
6.300
6.333	410.0	-4.000	1790	399.5	-16.63	1790	393.6	10.13	1790	382.9	-3.500	1790	376.0	25.13	1790	365.3	12.63	1790	400.9	28.00	1790	380.1	-23.25	1790
6.367
6.400	410.0	-3.000	1792	399.8	-15.25	1792	393.6	11.38	1792	383.1	-2.625	1792	376.0	25.88	1792	365.1	13.13	1792	398.8	28.75	1792	382.8	-23.88	1792
6.433
6.467	410.0	-1.875	1794	399.8	-14.50	1794	393.4	12.38	1794	383.3	-2.250	1794	375.8	26.38	1794	365.1	13.75	1794	398.8	29.38	1794	384.9	-25.13	1794
6.500
6.533	410.1	-1.125	1796	399.9	-14.38	1796	393.4	13.13	1796	383.5	-1.500	1796	375.8	26.88	1796	364.6	14.50	1796	399.6	29.88	1796	386.1	-25.00	1796
6.567
6.600	410.0	-0.250	1798	400.0	-13.75	1798	393.4	13.88	1798	383.8	-1.000	1798	375.9	27.25	1798	364.6	14.50	1798	400.1	29.88	1798	386.5	-24.38	1798
6.633
6.667	410.0	0.875	1800	400.5	-13.25	1800	393.4	13.88	1800	383.8	-0.625	1800	375.9	27.50	1800	364.6	14.88	1800	400.5	29.75	1800	386.5	-24.00	1800
6.700
6.733	410.0	0.875	1802	401.0	-12.75	1802	393.4	13.88	1802	383.8	-0.125	1802	375.9	28.00	1802	364.6	15.75	1802	400.6	29.88	1802	386.5	-23.75	1802
6.767
6.800	410.0	0.875	1804	401.6	-12.63	1804	393.4	13.88	1804	383.8	0.000	1804	376.4	28.50	1804	364.6	16.13	1804	399.9	29.88	1804	385.3	-23.38	1804
6.833
6.867	410.0	0.875	1806	401.5	-12.75	1806	393.9	14.25	1806	383.5	0.250	1806	376.3	28.63	1806	364.6	16.75	1806	399.9	29.63	1806	383.6	-22.88	1806
6.900
6.933	410.0	0.875	1808	401.5	-12.75	1808	394.0	14.00	1808	383.3	0.125	1808	376.4	28.25	1808	364.6	16.75	1808	399.9	29.25	1808	381.0	-22.63	1808
6.967
7.000	410.0	0.875	1810	401.5	-12.88	1810	394.0	14.00	1810	383.1	0.500	1810	376.8	28.13	1810	364.9	16.75	1810	400.1	28.00	1810	377.5	-22.63	1810
7.033
7.067	410.3	0.500	1812	401.8	-12.50	1812	394.8	13.50	1812	382.8	0.500	1812	377.1	28.13	1812	364.9	16.88	1812	400.4	27.63	1812	374.1	-21.50	1812
7.100
7.133	410.8	0.000	1814	401.6	-13.13	1814	395.0	12.75	1814	382.6	0.625	1814	377.6	28.25	1814	365.3	16.75	1814	403.3	26.75	1814	369.8	-19.88	1814
7.167
7.200	411.1	-0.500	1816	401.5	-13.50	1816	395.0	12.75	1816	383.0	0.625	1816	378.4	28.00	1816	365.4	17.13	1816	405.3	25.63	1816	367.5	-18.13	1816
7.233
7.267	411.1	-1.125	1818	401.6	-13.88	1818	395.5	12.25	1818	382.9	0.625	1818	378.5	27.88	1818	365.9	17.25	1818	406.6	24.00	1818	364.9	-15.13	1818
7.300
7.333	411.0	-1.750	1820	401.6	-14.38	1820	395.9	11.50	1820	382.8	0.250	1820	378.8	27.75	1820	366.0	16.88	1820	408.3	22.00	1820	363.3	-13.63	1820
7.367
7.400	411.0	-2.125	1822	401.4	-15.00	1822	396.6	11.13	1822	382.9	0.250	1822	379.3	27.75	1822	366.0	16.88	1822	409.9	20.50	1822	362.9	-12.75	1822
7.433
7.467	411.3	-2.500	1824	401.1	-15.75	1824	396.8	11.00	1824	382.5	0.250	1824	379.6	27.75	1824	366.4	16.88	1824	410.5	18.75	1824	361.5	-11.25	1824
7.500
7.533	411.3	-3.000	1826	401.1	-15.75	1826	397.0	10.50	1826	382.8	-0.250	1826	380.1	27.63	1826	366.8	16.75	1826	412.1	17.25	1826	361.3	-10.88	1826
7.567
7.600	411.3	-3.750	1828	401.1	-15.88	1828	397.3	10.00	1828	383.4	-1.000	1828	380.4	27.63	1828	367.3	16.63	1828	413.8	15.63	1828	361.5	-10.63	1828
7.633
7.667	411.6	-5.000	1830	401.1	-16.50	1830	397.8	9.500	1830	383.8	-1.000	1830	380.6	27.63	1830	367.8	16.75	1830	416.3	12.63	1830	362.3	-10.75	1830
7.700
7.733	412.1	-6.000	1832	401.1	-17.13	1832	398.0	9.000	1832	383.4	-1.125	1832	380.9	27.63	1832	368.1	16.75	1832	417.9	9.375	1832	363.9	-11.75	1832
7.767
7.800	412.3	-6.625	1834	400.6	-17.50	1834	398.3	8.500	1834	383.5	-1.250	1834	381.1	27.75	1834	368.5	16.50	1834	419.0	7.875	1834	364.1	-11.88	1834
7.833
7.867	412.5	-6.625	1836	400.6	-17.25	1836	398.3	8.500	1836	383.8	-1.625	1836	381.6	27.63	1836	369.3	16.50	1836	419.5	7.250	1836	364.9	-13.00	1836
7.900
7.933	412.5	-6.625	1838	400.6	-17.25	1838	398.5	8.125	1838	384.0	-1.500	1838	381.6	27.63	1838	369.4	16.50	1838	419.4	9.000	1838	367.0	-13.63	1838
7.967
8.000	412.5	-7.125	1840	400.6	-17.13	1840	398.5	8.750	1840	384.5	-1.500	1840	381.6	27.63	1840	369.4	16.50	1840	419.0	12.38	1840	369.4	-14.75	1840
8.033
8.067	412.9	-7.250	1842	400.4	-16.88	1842	398.5	9.250	1842	384.8	-1.000	1842	381.1	27.75	1842	369.4	16.25	1842	416.9	17.25	1842	371.1	-15.50	1842
8.100
8.133	413.1	-7.125	1844	400.4	-16.75	1844	398.5	10.13	1844	385.1	-1.000	1844	381.4	27.88	1844	369.4	16.25	1844	414.6	21.88	1844	373.4	-15.75	1844
8.167
8.200	413.4	-6.500	1846	400.5	-16.50	1846	398.1	10.75	1846	386.0	-1.125	1846	381.4	27.88	1846	369.8	15.88	1846	410.6	25.63	1846	375.1	-16.38	1846
8.233
8.267	413.9	-6.625	1848	400.5	-16.50	1848	398.0	12.50	1848	386.5	-1.375	1848	381.8	28.63	1848	370.1	16.13	1848	407.5	27.75	1848	377.3	-17.25	1848
8.300
8.333	414.5	-6.125	1850	401.0	-16.00	1850	398.1	12.63	1850	387.4	-1.375	1850	381.6	28.50	1850	370.1	16.13	1850	405.3	29.75	1850	380.4	-18.13	1850
8.367
8.400	414.6	-5.625	1852	401.8	-15.38	1852	398.1	13.13	1852	387.6	-1.125	1852	381.6	28.50	1852	369.9	16.50	1852	404.9	30.38	1852	382.9	-18.88	1852
8.433
8.467	414.5	-4.750	1854	402.1	-14.75	1854	398.3	13.25	1854	388.0	-1.000	1854	381.6	28.88	1854	369.6	17.25	1854	404.9	31.25	1854	384.4	-20.25	1854
8.500
8.533	414.5	-4.625	1856	402.4	-14.50	1856	398.5	13.50	1856	388.5	-1.000	1856	381.9	28.38	1856	369.1	17.75	1856	405.8	31.13	1856	386.1	-20.25	1856
8.567
8.600	414.3	-4.375	1858	402.4	-14.50	1858	398.5	13.75	1858	388.5	-0.875	1858	381.9	28.25	1858	369.0	17.50	1858	405.5	31.38	1858	387.4	-21.75	1858
8.633
8.667	414.0	-3.875	1860	402.4	-14.63	1860	398.5	13.63	1860	388.3	-1.125	1860	382.0	28.25	1860	368.4	17.75	1860	404.8	31.50	1860	388.3	-23.50	1860
8.700
8.733	413.8	-3.750	1862	402.4	-14.63	1862	398.5	13.63	1862	387.9	-1.000	1862	382.5	27.50	1862	368.4	17.75	1862	404.5	31.00	1862	389.0	-23.25	1862
8.767
8.800	413.9	-3.375	1864	402.5	-14.25	1864	398.1	13.63	1864	388.0	-1.000	1864	382.8	27.13	1864	368.4	17.75	1864	404.8	31.00	1864	388.8	-24.00	1864
8.833
8.867	413.6	-3.125	1866	402.8	-14.25	1866	398.1	13.63	1866	387.9	-1.000	1866	382.5	26.88	1866	368.4	17.75	1866	405.3	30.88	1866	388.0	-23.50	1866
8.900
8.933	413.6	-2.875	1868	403.0	-14.25	1868	398.1	13.00	1868	387.6	-1.000	1868	382.6	26.75	1868	368.4	17.75	1868	406.1	30.13	1868	388.0	-23.75	1868
8.967
9.000	413.6	-2.875	1870	403.1	-14.25	1870	398.1	13.00	1870	387.3	-1.000	1870	382.9	26.25	1870	368.5	17.63	1870	406.8	29.63	1870	387.1	-24.13	1870
9.033
9.067	414.3	-2.875	1872	403.5	-14.50	1872	398.1	12.75	1872	386.9	-1.000	1872	383.3	26.13	1872	368.6	17.63	1872	407.4	28.63	1872	382.0	-24.25	1872
9.100
9.133	414.3	-2.875	1874	403.9	-14.50	1874	398.4	12.63	1874	387.1	-0.875	1874	383.6	26.00	1874	369.1	16.88	1874	406.6	28.38	1874	378.4	-23.25	1874
9.167
9.200	414.5	-2.875	1876	404.0	-14.88	1876	398.6	12.38	1876	387.3	-0.625	1876	384.0	26.00	1876	368.9	17.25	1876	406.0	27.75	1876	374.1	-21.13	1876
9.233
9.267	414.5	-2.875	1878	404.1	-15.00	1878	398.9	12.13	1878	387.1	-0.625	1878	384.8	25.63	1878	369.9	17.50	1878	406.4	26.75	1878	370.3	-18.88	1878
9.300
9.333	414.5	-3.000	1880	404.4	-15.00	1880	399.3	11.63	1880	386.9	-0.750	1880	385.6	25.38	1880	370.1	17.63	1880	407.5	25.38	1880	365.6	-15.38	1880
9.367
9.400	414.5	-3.000	1882	404.5	-15.13	1882	400.0	11.38	1882	386.8	-0.500	1882	386.8	24.75	1882	370.4	17.75	1882	408.3	24.88	1882	364.4	-11.88	1882
9.433
9.467	414.6	-3.500	1884	404.8	-15.63	1884	400.3	11.00	1884	386.6	0.000	1884	386.8	25.00	1884	370.6	17.88	1884	409.1	23.88	1884	361.9	-8.125	1884
9.500
9.533	414.6	-3.750	1886	404.8	-15.75	1886	400.3	10.88	1886	386.4	-0.250	1886	386.9	25.38	1886	371.1	18.63	1886	411.0	22.38	1886	361.9	-7.250	1886
9.567
9.600	414.6	-3.750	1888	404.8	-16.13	1888	400.4	10.88	1888	386.5	-0.250	1888	386.9	25.75	1888	371.4	19.00	1888	411.4	22.00	1888	361.5	-5.750	1888
9.633
9.667	414.6	-3.750	1890	404.8	-16.13	1890	400.8	10.50	1890	386.5	0.000	1890	387.3	25.75	1890	371.9	19.00	1890	413.6	20.38	1890	362.0	-5.000	1890
9.700
9.733	414.6	-3.750	1892	404.6	-16.13	1892	401.1	10.38	1892	386.5	0.250	1892	388.0	25.88	1892	372.1	19.13	1892	415.9	19.13	1892	362.0	-4.250	1892
9.767
9.800	414.6	-4.250	1894	404.3	-15.88	1894	401.1	10.38	1894	386.9	0.750	1894	388.3	26.50	1894	372.1	19.13	1894	417.3	18.50	1894	362.0	-3.500	1894
9.833
9.867	414.8	-4.375	1896	404.1	-15.88	1896	401.3	10.13	1896	386.9	0.500	1896	388.1	27.00	1896	372.1	19.13	1896	417.3	17.88	1896	362.0	-2.500	1896
9.900
9.933	414.8	-4.375	1898	404.0	-15.88	1898	401.5	10.00	1898	387.0	0.500	1898	388.1	27.00	1898	372.3	19.13	1898	418.3	15.88	1898	362.0	-2.000	1898
9.967
10.000	414.6	-4.625	1900	403.5	-15.88	1900	401.5	9.750	1900	387.0	0.750	1900	388.1	27.38	1900	372.5	19.00	1900	419.1	14.50	1900	362.0	-2.000	1900
10.033
10.067	414.6	-4.750	1902	403.3	-16.00	1902	401.4	9.625	1902	386.9	0.375	1902	388.0	27.38	1902	372.6	19.00	1902	419.8	13.13	1902	362.0	-2.000	1902
10.100
10.133	414.4	-4.750	1904	403.3	-16.00	1904	401.4	9.500	1904	386.9	0.000	1904	387.6	27.50	1904	372.8	19.00	1904	421.0	11.00	1904	362.0	-2.000	1904
10.167
10.200	413.8	-4.875	1906	403.3	-16.13	1906	401.1	9.500	1906	386.8	-0.125	1906	387.0	27.63	1906	372.9	18.88	1906	423.1	8.625	1906	362.3	-2.500	1906
10.233
10.267	413.9	-5.000	1908	403.3	-16.13	1908	401.1	9.500	1908	386.4	0.500	1908	386.6	27.63	1908	372.8	18.75	1908	423.8	7.750	1908	362.8	-3.625	1908
10.300
10.333	413.9	-5.000	1910	402.9	-16.13	1910	401.1	9.500	1910	386.1	0.625	1910	386.0	27.75	1910	372.8	18.38	1910	423.8	8.875	1910	363.3	-5.125	1910
10.367
10.400	413.9	-4.750	1912	402.9	-15.88	1912	401.1	9.500	1912	386.3	0.375	1912	385.1	28.25	1912	372.8	18.88	1912	423.4	9.500	1912	363.6	-6.625	1912
10.433
10.467	414.3	-4.500	1914	402.8	-15.50	1914	401.1	10.13	1914	386.4	0.750	1914	385.1	28.25	1914	372.8	19.00	1914	422.9	11.75	1914	365.5	-7.750	1914
10.500
10.533	414.4	-4.250	1916	403.0	-14.88	1916	401.1	11.13	1916	386.4	1.125	1916	384.9	28.63	1916	372.9	18.88	1916	421.6	15.38	1916	365.9	-8.250	1916
10.567
10.600	414.9	-3.750	1918	403.0	-14.38	1918	401.1	12.00	1918	387.3	1.500	1918	384.5	29.63	1918	372.9	18.75	1918	419.9	20.38	1918	366.1	-8.250	1918
10.633
10.667	415.8	-3.250	1920	403.1	-13.25	1920	401.1	12.88	1920	387.5	2.000	1920	384.3	30.63	1920	373.1	18.75	1920	418.3	24.50	1920	368.0	-9.625	1920
10.700
10.733	416.4	-2.500	1922	404.3	-12.00	1922	401.6	14.50	1922	388.3	2.875	1922	384.1	31.75	1922	373.8	19.25	1922	414.9	29.50	1922	370.4	-9.750	1922
10.767
10.800	416.9	-1.875	1924	404.5	-11.50	1924	402.3	15.63	1924	389.6	4.000	1924	384.1	32.13	1924	373.9	19.88	1924	411.9	32.63	1924	372.3	-10.13	1924
10.833
10.867	417.9	-1.000	1926	404.8	-10.75	1926	402.3	16.38	1926	390.4	4.500	1926	384.1	32.88	1926	374.1	20.25	1926	410.1	34.75	1926	374.4	-11.00	1926
10.900
10.933	418.5	-0.250	1928	405.5	-10.00	1928	402.3	17.63	1928	391.0	5.250	1928	384.1	32.88	1928	374.5	20.13	1928	409.9	35.38	1928	377.8	-13.38	1928
10.967
11.000	418.9	0.625	1930	406.3	-9.125	1930	402.3	18.25	1930	391.3	5.375	1930	384.9	33.25	1930	375.0	20.13	1930	409.3	36.63	1930	379.6	-13.00	1930
11.033
11.067	418.8	1.125	1932	406.8	-8.750	1932	403.1	19.75	1932	392.0	5.375	1932	385.1	33.38	1932	375.5	20.25	1932	409.0	36.88	1932	382.0	-13.88	1932
11.100
11.133	419.5	1.250	1934	407.1	-8.625	1934	403.8	20.25	1934	393.0	5.375	1934	385.1	33.38	1934	376.0	20.25	1934	410.1	37.25	1934	385.5	-15.00	1934
11.167
11.200	420.0	1.375	1936	407.6	-8.625	1936	403.9	20.00	1936	393.6	5.250	1936	385.9	33.50	1936	376.4	20.25	1936	411.9	38.25	1936	388.0	-15.00	1936
11.233
11.267	420.8	1.875	1938	408.4	-8.625	1938	404.9	19.88	1938	394.8	5.125	1938	386.6	33.50	1938	377.1	20.13	1938	413.4	38.13	1938	389.9	-15.50	1938
11.300
11.333	421.3	2.375	1940	409.1	-8.500	1940	405.5	19.88	1940	395.5	5.125	1940	387.5	33.63	1940	377.1	20.13	1940	415.0	38.13	1940	393.4	-16.75	1940
11.367
11.400	421.6	2.625	1942	409.9	-7.875	1942	405.9	19.88	1942	395.5	5.625	1942	388.1	33.63	1942	377.1	20.75	1942	415.0	38.25	1942	395.1	-16.63	1942
11.433
11.467	421.9	3.375	1944	410.3	-7.750	1944	406.4	19.88	1944	395.8	5.750	1944	388.1	33.63	1944	377.1	21.25	1944	414.5	38.38	1944	396.3	-16.25	1944
11.500
11.533	422.8	3.250	1946	410.9	-7.750	1946	406.6	20.00	1946	396.0	5.750	1946	388.8	33.63	1946	377.5	21.25	1946	414.3	38.38	1946	396.5	-17.00	1946
11.567
11.600	423.0	3.250	1948	411.4	-7.750	1948	406.9	20.00	1948	396.5	5.750	1948	389.6	33.50	1948	377.6	21.50	1948	414.5	38.00	1948	398.1	-17.25	1948
11.633
11.667	423.1	3.250	1950	411.9	-7.875	1950	407.1	19.88	1950	396.8	5.750	1950	389.9	33.38	1950	377.6	21.50	1950	416.0	37.50	1950	399.3	-17.63	1950
11.700
11.733	423.3	3.375	1952	412.4	-7.875	1952	407.1	19.88	1952	396.9	5.625	1952	390.3	33.13	1952	377.6	21.50	1952	416.0	37.38	1952	399.8	-17.75	1952
11.767
11.800	424.0	3.375	1954	413.1	-7.750	1954	407.3	19.88	1954	397.1	5.250	1954	391.1	32.75	1954	377.6	21.88	1954	416.0	37.13	1954	399.5	-18.38	1954
11.833
11.867	424.1	3.625	1956	413.5	-7.750	1956	407.5	19.63	1956	397.5	5.250	1956	392.0	32.50	1956	377.6	21.25	1956	416.6	36.75	1956	399.1	-18.38	1956
11.900
11.933	424.4	3.875	1958	413.5	-7.875	1958	407.9	19.38	1958	397.9	5.250	1958	392.4	32.00	1958	377.8	21.25	1958	417.8	36.25	1958	398.9	-18.38	1958
11.967
12.000	424.4	3.875	1960	413.5	-7.875	1960	408.0	19.25	1960	398.1	5.250	1960	393.0	31.88	1960	377.8	21.25	1960	418.8	35.88	1960	397.1	-18.38	1960
12.033
12.067	424.6	4.000	1962	413.9	-7.875	1962	408.4	19.13	1962	397.6	5.250	1962	393.0	31.88	1962	378.6	21.75	1962	420.3	35.00	1962	394.8	-18.00	1962
12.100
12.133	424.6	3.625	1964	414.0	-8.250	1964	408.6	19.13	1964	397.3	5.375	1964	394.1	31.38	1964	379.1	22.25	1964	421.5	34.38	1964	390.4	-17.13	1964
12.167
12.200	425.1	3.125	1966	414.5	-8.500	1966	409.3	18.75	1966	397.3	5.500	1966	394.6	31.25	1966	379.6	22.50	1966	422.3	33.75	1966	385.3	-15.50	1966
12.233
12.267	425.1	3.000	1968	414.5	-8.750	1968	409.4	18.75	1968	397.4	5.375	1968	395.5	31.00	1968	379.9	22.50	1968	422.6	32.25	1968	380.4	-11.75	1968
12.300
12.333	425.1	2.125	1970	414.5	-9.250	1970	409.8	17.88	1970	397.3	5.250	1970	395.6	30.63	1970	380.4	22.63	1970	423.3	30.13	1970	378.8	-8.750	1970
12.367
12.400	424.8	1.750	1972	414.4	-10.00	1972	410.6	16.88	1972	397.3	5.250	1972	396.6	30.13	1972	380.9	22.88	1972	423.8	28.50	1972	376.0	-4.625	1972
12.433
12.467	424.9	2.000	1974	414.0	-10.13	1974	410.9	16.50	1974	397.3	5.500	1974	397.4	30.13	1974	381.3	23.50	1974	424.3	27.63	1974	375.9	-3.625	1974
12.500
12.533	424.8	1.375	1976	414.0	-10.00	1976	410.9	16.00	1976	397.4	5.625	1976	397.5	30.13	1976	381.6	24.13	1976	424.3	27.25	1976	375.8	-3.375	1976
12.567
12.600	424.6	1.000	1978	413.4	-10.38	1978	410.9	15.88	1978	396.9	5.375	1978	397.6	30.13	1978	381.6	24.13	1978	424.4	26.38	1978	374.9	-2.875	1978
12.633
12.667	424.0	0.250	1980	412.9	-10.50	1980	410.9	15.88	1980	396.8	5.375	1980	397.6	30.13	1980	381.9	24.38	1980	425.0	23.88	1980	374.1	-1.750	1980
12.700
12.733	424.0	0.125	1982	412.0	-10.75	1982	411.1	15.38	1982	396.6	5.500	1982	398.3	30.63	1982	382.0	24.63	1982	425.0	22.75	1982	373.9	0.750	1982
12.767
12.800	424.0	0.125	1984	411.8	-10.75	1984	411.1	15.13	1984	396.4	5.625	1984	398.3	30.88	1984	382.0	25.13	1984	425.5	21.63	1984	373.4	2.125	1984
12.833
12.867	423.9	-0.625	1986	411.5	-11.13	1986	411.1	14.88	1986	396.3	5.625	1986	398.3	31.13	1986	381.9	25.13	1986	426.3	19.13	1986	373.3	2.875	1986
12.900
12.933	423.5	-1.750	1988	411.0	-11.38	1988	411.1	14.50	1988	395.9	5.875	1988	398.3	31.25	1988	382.0	25.50	1988	428.8	16.75	1988	373.3	3.750	1988
12.967
13.000	423.5	-2.625	1990	411.0	-11.38	1990	411.3	14.13	1990	395.5	5.875	1990	398.3	31.75	1990	382.0	25.63	1990	431.5	13.25	1990	372.3	4.500	1990
13.033
13.067	423.5	-2.625	1992	410.6	-11.38	1992	411.3	13.63	1992	395.4	6.000	1992	398.3	31.75	1992	382.0	25.38	1992	433.9	11.63	1992	371.8	5.125	1992
13.100
13.133	423.5	-2.875	1994	410.6	-11.38	1994	411.3	13.38	1994	395.4	6.250	1994	398.3	32.38	1994	382.4	25.50	1994	434.4	8.750	1994	371.8	6.000	1994
13.167
13.200	423.4	-3.000	1996	410.3	-11.38	1996	411.3	13.38	1996	395.5	6.375	1996	397.9	33.00	1996	382.8	25.25	1996	434.5	8.500	1996	371.9	5.625	1996
13.233
13.267	423.3	-2.625	1998	409.5	-11.38	1998	411.3	13.38	1998	395.6	6.250	1998	397.9	33.25	1998	382.8	25.13	1998	434.4	11.38	1998	373.1	5.250	1998
13.300
13.333	423.3	-2.625	2000	409.5	-11.13	2000	411.3	13.75	2000	395.9	6.125	2000	397.4	34.00	2000	383.0	25.13	2000	434.4	13.88	2000	374.8	4.250	2000
