## Supplementary material for "Trunk muscle activity across various trunk–limb coordination patterns in centipede locomotion": Data S1: rubi-swim-#2-2-track.csv

#multi:
	mass A			mass B			mass C			mass D			mass E			mass F			mass G			mass H
t	x	y	frame	x	y	frame	x	y	frame	x	y	frame	x	y	frame	x	y	frame	x	y	frame	x	y	frame
0.000	446.6	-10.25	100	439.5	-25.13	100	420.9	-2.500	100	420.4	-20.13	100	396.9	1.125	100	396.5	-16.38	100	417.3	18.25	100	424.9	-39.38	100
0.033
0.067	446.5	-10.00	102	439.4	-24.25	102	420.9	-2.000	102	420.6	-20.00	102	397.8	0.875	102	396.3	-15.75	102	416.0	18.13	102	426.0	-38.63	102
0.100
0.133	446.5	-9.250	104	439.5	-23.63	104	421.0	-1.750	104	421.1	-19.50	104	398.8	1.125	104	396.4	-15.63	104	416.9	18.50	104	428.6	-38.38	104
0.167
0.200	446.6	-8.875	106	439.8	-23.00	106	421.4	-1.125	106	421.8	-19.50	106	399.3	1.250	106	396.8	-15.63	106	418.4	18.63	106	431.0	-38.38	106
0.233
0.267	446.6	-8.500	108	440.3	-22.75	108	421.9	-0.875	108	422.4	-18.88	108	400.1	1.250	108	397.0	-15.63	108	419.5	19.63	108	433.0	-38.25	108
0.300
0.333	446.5	-7.125	110	440.8	-22.50	110	422.1	-0.500	110	422.6	-18.63	110	400.8	1.250	110	397.1	-15.38	110	417.9	18.88	110	434.6	-37.63	110
0.367
0.400	446.5	-6.750	112	441.5	-22.00	112	422.1	0.000	112	423.1	-17.63	112	401.0	2.000	112	397.1	-14.88	112	416.5	18.63	112	435.6	-37.50	112
0.433
0.467	447.4	-6.000	114	442.1	-21.38	114	422.4	0.125	114	423.6	-17.50	114	401.8	2.125	114	397.5	-14.63	114	417.9	18.75	114	436.9	-37.50	114
0.500
0.533	447.5	-5.875	116	442.5	-21.25	116	423.1	0.375	116	424.0	-17.25	116	403.3	2.875	116	398.0	-14.13	116	419.5	20.25	116	438.1	-37.25	116
0.567
0.600	447.8	-6.000	118	443.1	-21.25	118	423.9	0.500	118	424.1	-17.13	118	403.5	3.000	118	398.3	-13.63	118	421.4	21.00	118	438.3	-37.13	118
0.633
0.667	448.6	-6.000	120	443.4	-21.13	120	425.1	0.375	120	424.3	-17.13	120	404.8	3.250	120	398.5	-12.88	120	425.3	20.50	120	435.3	-37.25	120
0.700
0.733	448.9	-6.125	122	444.1	-21.13	122	425.8	0.375	122	424.1	-16.75	122	406.1	3.625	122	398.8	-12.25	122	426.0	20.50	122	431.9	-39.38	122
0.767
0.800	449.3	-6.375	124	444.6	-21.38	124	426.6	0.375	124	424.1	-16.88	124	407.1	3.750	124	399.4	-11.63	124	426.6	20.00	124	427.9	-39.50	124
0.833
0.867	449.8	-6.875	126	445.0	-21.75	126	427.8	0.375	126	424.0	-17.38	126	408.3	3.750	126	399.6	-11.00	126	427.9	19.50	126	423.1	-39.38	126
0.900
0.933	450.1	-7.250	128	445.4	-22.50	128	428.6	0.125	128	424.0	-17.38	128	409.4	3.750	128	400.1	-10.75	128	428.9	18.38	128	418.0	-36.50	128
0.967
1.000	450.6	-8.125	130	445.9	-23.38	130	429.1	-0.375	130	424.1	-17.50	130	410.5	3.750	130	400.3	-10.25	130	430.0	17.38	130	412.8	-35.88	130
1.033
1.067	450.6	-8.875	132	446.0	-23.75	132	429.4	-1.125	132	424.0	-18.00	132	411.4	3.500	132	400.3	-10.25	132	431.4	16.25	132	409.1	-35.13	132
1.100
1.133	450.6	-9.000	134	446.0	-24.63	134	430.0	-1.500	134	423.9	-18.63	134	412.3	3.250	134	400.3	-10.38	134	433.4	14.50	134	408.3	-35.25	134
1.167
1.200	450.6	-10.00	136	446.0	-25.75	136	430.1	-2.750	136	424.0	-19.13	136	412.9	3.125	136	400.5	-10.13	136	434.9	12.38	136	409.4	-36.25	136
1.233
1.267	450.8	-11.63	138	446.0	-26.25	138	431.1	-3.375	138	424.3	-20.50	138	413.6	2.750	138	401.1	-10.25	138	437.6	11.88	138	410.0	-37.38	138
1.300
1.333	450.8	-12.75	140	446.0	-27.38	140	432.0	-4.625	140	424.3	-20.88	140	414.0	2.000	140	401.3	-10.25	140	440.1	9.375	140	407.9	-36.25	140
1.367
1.400	450.8	-13.50	142	446.0	-28.75	142	432.6	-5.875	142	424.1	-21.38	142	414.4	1.500	142	401.4	-10.25	142	442.9	7.125	142	406.3	-36.13	142
1.433
1.467	450.8	-14.75	144	446.0	-29.75	144	432.5	-6.625	144	423.9	-21.88	144	415.1	1.000	144	401.6	-10.25	144	444.9	5.625	144	405.5	-35.88	144
1.500
1.533	450.8	-15.63	146	446.0	-30.75	146	432.8	-7.875	146	423.8	-22.25	146	415.3	0.875	146	401.8	-10.50	146	445.8	4.625	146	405.9	-36.38	146
1.567
1.600	451.8	-16.50	148	446.3	-31.50	148	432.8	-8.375	148	423.5	-22.88	148	414.9	1.000	148	402.0	-10.63	148	446.8	3.125	148	405.6	-36.00	148
1.633
1.667	451.8	-16.75	150	446.3	-32.38	150	433.9	-9.000	150	423.6	-22.75	150	414.8	1.500	150	402.5	-10.88	150	448.4	1.125	150	403.6	-33.88	150
1.700
1.733	451.8	-17.13	152	446.3	-32.88	152	434.3	-9.250	152	423.9	-22.75	152	414.4	1.750	152	403.1	-11.00	152	450.9	-0.625	152	403.6	-32.88	152
1.767
1.800	451.6	-17.75	154	446.3	-32.63	154	434.4	-9.125	154	424.1	-22.75	154	413.9	1.875	154	403.3	-11.13	154	453.3	-2.000	154	405.3	-34.13	154
1.833
1.867	452.0	-17.75	156	446.3	-32.25	156	434.8	-8.875	156	424.6	-22.50	156	413.9	2.375	156	403.4	-11.25	156	454.0	-3.125	156	406.1	-34.13	156
1.900
1.933	452.3	-17.50	158	446.4	-32.25	158	434.9	-8.500	158	424.6	-22.38	158	413.8	2.625	158	404.1	-11.63	158	454.0	-2.125	158	406.6	-34.50	158
1.967
2.000	452.9	-17.25	160	446.3	-32.00	160	435.0	-8.000	160	425.0	-21.88	160	413.3	2.875	160	404.5	-11.75	160	453.5	-1.000	160	407.6	-35.25	160
2.033
2.067	453.8	-17.25	162	446.1	-31.75	162	434.9	-7.625	162	425.4	-21.50	162	413.1	3.125	162	405.1	-12.00	162	452.1	2.125	162	409.0	-35.88	162
2.100
2.133	454.0	-17.13	164	446.1	-31.63	164	434.9	-7.250	164	424.9	-20.63	164	412.8	3.500	164	405.5	-12.00	164	448.1	6.875	164	410.4	-36.75	164
2.167
2.200	454.3	-17.13	166	446.1	-31.38	166	434.5	-6.500	166	425.4	-20.63	166	412.5	3.500	166	406.0	-12.00	166	444.6	9.625	166	411.1	-36.75	166
2.233
2.267	454.3	-17.00	168	446.5	-31.13	168	434.1	-5.875	168	425.3	-20.25	168	412.1	3.500	168	406.5	-12.00	168	438.8	12.63	168	411.9	-36.50	168
2.300
2.333	454.5	-17.00	170	446.1	-31.00	170	433.6	-5.125	170	425.5	-20.13	170	412.0	3.750	170	407.0	-12.38	170	434.3	13.88	170	412.0	-36.25	170
2.367
2.400	454.6	-17.13	172	445.9	-31.00	172	433.3	-4.875	172	425.9	-20.50	172	411.3	3.875	172	407.4	-12.63	172	430.4	14.25	172	412.3	-36.25	172
2.433
2.467	454.6	-17.13	174	445.8	-31.00	174	432.9	-4.625	174	426.4	-20.63	174	410.1	3.625	174	407.6	-13.00	174	429.6	14.25	174	413.3	-36.88	174
2.500
2.533	455.3	-17.13	176	445.8	-30.88	176	432.6	-4.375	176	426.5	-20.38	176	409.8	3.375	176	407.6	-13.63	176	431.6	15.00	176	414.1	-37.88	176
2.567
2.600	454.9	-16.75	178	445.8	-30.50	178	433.1	-4.625	178	426.5	-20.38	178	409.5	3.000	178	407.6	-14.25	178	431.9	14.88	178	415.5	-39.63	178
2.633
2.667	454.9	-16.00	180	445.9	-29.75	180	433.0	-4.750	180	426.5	-20.63	180	409.1	2.750	180	407.5	-14.88	180	431.1	15.00	180	418.4	-40.63	180
2.700
2.733	454.8	-15.50	182	446.5	-29.13	182	432.0	-4.500	182	426.6	-20.88	182	408.9	2.125	182	407.0	-15.38	182	428.3	14.50	182	421.9	-42.25	182
2.767
2.800	455.1	-15.13	184	446.8	-28.63	184	431.3	-4.250	184	427.1	-21.00	184	408.3	1.625	184	407.0	-15.63	184	425.9	14.13	184	426.9	-43.13	184
2.833
2.867	454.4	-14.50	186	447.0	-28.00	186	430.3	-4.125	186	427.4	-21.00	186	407.9	1.250	186	406.4	-15.75	186	424.0	14.13	186	430.4	-43.63	186
2.900
2.933	453.9	-13.13	188	447.5	-27.50	188	430.3	-4.125	188	427.8	-21.00	188	407.8	1.000	188	406.3	-15.75	188	423.1	14.25	188	433.0	-44.25	188
2.967
3.000	453.9	-12.63	190	447.5	-27.00	190	430.0	-4.000	190	428.0	-20.88	190	407.9	0.875	190	406.0	-15.88	190	423.1	14.25	190	436.0	-42.25	190
3.033
3.067	453.6	-12.13	192	447.6	-26.38	192	429.4	-3.750	192	428.1	-20.88	192	407.9	0.375	192	405.5	-16.13	192	422.6	14.25	192	438.4	-41.13	192
3.100
3.133	453.1	-11.38	194	448.0	-25.88	194	429.3	-3.750	194	428.5	-20.88	194	407.9	0.125	194	404.9	-16.63	194	420.5	14.25	194	440.4	-40.38	194
3.167
3.200	452.6	-10.75	196	448.1	-25.75	196	429.0	-3.500	196	429.1	-20.88	196	407.8	-0.125	196	404.6	-16.75	196	420.5	14.25	196	441.9	-39.25	196
3.233
3.267	452.3	-10.13	198	448.3	-25.63	198	429.0	-3.500	198	429.1	-21.00	198	408.0	0.125	198	404.5	-16.75	198	421.9	14.88	198	442.6	-38.63	198
3.300
3.333	451.8	-9.625	200	448.5	-25.38	200	429.0	-3.500	200	428.5	-21.13	200	408.1	0.375	200	404.0	-16.75	200	423.5	15.63	200	442.6	-38.63	200
3.367
3.400	451.8	-9.625	202	448.6	-25.38	202	429.8	-3.500	202	428.4	-21.00	202	408.1	0.125	202	404.0	-16.75	202	424.3	15.13	202	442.1	-39.25	202
3.433
3.467	451.6	-9.125	204	449.0	-25.13	204	430.0	-3.500	204	428.0	-21.00	204	408.5	0.125	204	403.8	-16.75	204	424.6	15.00	204	440.5	-40.00	204
3.500
3.533	451.6	-9.125	206	449.4	-24.63	206	430.0	-3.500	206	427.4	-21.00	206	408.8	0.125	206	403.5	-16.50	206	425.3	14.63	206	437.9	-40.88	206
3.567
3.600	451.4	-9.125	208	449.6	-24.75	208	430.0	-3.500	208	427.4	-21.25	208	409.0	0.125	208	403.5	-16.13	208	425.6	14.63	208	433.5	-42.50	208
3.633
3.667	451.3	-9.000	210	449.6	-24.88	210	430.3	-3.750	210	427.3	-21.38	210	409.5	0.250	210	402.9	-15.50	210	426.1	14.50	210	429.1	-43.38	210
3.700
3.733	451.3	-9.000	212	449.8	-25.00	212	430.8	-3.750	212	427.3	-21.38	212	410.0	0.500	212	402.8	-15.13	212	426.6	14.38	212	424.0	-43.25	212
3.767
3.800	450.6	-9.000	214	449.8	-25.00	214	431.0	-3.750	214	427.3	-20.88	214	410.1	0.625	214	402.4	-14.25	214	428.8	14.50	214	419.3	-41.50	214
3.833
3.867	450.9	-9.000	216	449.9	-24.88	216	431.4	-3.875	216	426.9	-20.75	216	411.0	0.750	216	402.1	-13.25	216	430.1	14.25	216	415.8	-39.38	216
3.900
3.933	451.0	-9.250	218	449.8	-24.75	218	431.4	-3.875	218	426.0	-21.00	218	411.8	0.875	218	402.3	-12.75	218	431.0	14.13	218	411.6	-37.38	218
3.967
4.000	451.0	-9.250	220	449.8	-24.63	220	431.8	-3.875	220	425.5	-20.75	220	412.3	1.250	220	402.5	-12.25	220	432.3	13.50	220	410.1	-37.00	220
4.033
4.067	450.4	-9.250	222	449.3	-25.25	222	432.0	-3.875	222	424.8	-20.63	222	412.3	1.875	222	402.6	-11.63	222	434.8	13.00	222	409.3	-36.75	222
4.100
4.133	450.4	-9.875	224	448.8	-25.63	224	432.4	-4.000	224	424.8	-20.50	224	412.4	2.375	224	402.8	-11.00	224	438.1	10.88	224	408.4	-36.13	224
4.167
4.200	450.1	-10.50	226	448.5	-26.00	226	432.8	-4.125	226	424.3	-19.88	226	412.6	2.875	226	402.8	-10.13	226	441.0	10.63	226	406.9	-33.75	226
4.233
4.267	450.0	-10.88	228	447.4	-26.38	228	433.6	-4.750	228	424.1	-20.13	228	412.6	3.375	228	402.6	-9.875	228	443.4	9.875	228	406.1	-29.75	228
4.300
4.333	450.0	-11.63	230	447.0	-26.50	230	433.9	-4.875	230	423.4	-19.50	230	412.8	3.875	230	402.9	-9.750	230	447.5	8.375	230	405.4	-28.75	230
4.367
4.400	450.0	-12.38	232	446.3	-27.13	232	433.9	-4.875	232	423.1	-19.38	232	412.8	4.250	232	403.1	-9.625	232	449.0	6.375	232	404.8	-27.88	232
4.433
4.467	450.1	-12.75	234	445.6	-27.63	234	434.0	-5.250	234	423.1	-19.50	234	412.8	4.750	234	403.0	-9.625	234	450.9	4.375	234	404.6	-27.88	234
4.500
4.533	450.4	-13.50	236	445.4	-28.25	236	434.0	-5.250	236	423.0	-19.38	236	412.4	5.500	236	402.8	-9.125	236	451.4	3.750	236	405.1	-30.75	236
4.567
4.600	450.4	-14.25	238	445.0	-28.38	238	433.8	-5.125	238	422.9	-19.25	238	412.1	6.125	238	403.1	-9.000	238	450.6	4.375	238	405.3	-31.50	238
4.633
4.667	451.0	-14.25	240	444.6	-28.75	240	433.8	-5.000	240	422.9	-19.13	240	411.8	6.250	240	403.9	-8.750	240	449.3	5.625	240	406.6	-31.50	240
4.700
4.733	451.5	-14.38	242	444.8	-28.38	242	433.6	-4.500	242	422.9	-18.75	242	411.3	6.625	242	404.1	-8.125	242	447.6	7.875	242	408.4	-32.25	242
4.767
4.800	451.5	-14.38	244	444.6	-28.38	244	433.3	-4.000	244	423.1	-18.50	244	411.0	7.000	244	404.5	-8.125	244	445.5	10.50	244	410.1	-32.88	244
4.833
4.867	452.0	-14.38	246	444.5	-28.63	246	433.0	-3.375	246	423.4	-18.00	246	410.9	7.125	246	404.9	-8.125	246	440.1	13.00	246	412.8	-33.13	246
4.900
4.933	452.5	-14.38	248	445.0	-28.13	248	432.4	-2.875	248	423.9	-18.13	248	410.8	7.125	248	405.6	-8.625	248	435.5	14.38	248	415.9	-34.50	248
4.967
5.000	452.6	-14.38	250	445.0	-27.88	250	432.0	-2.375	250	424.4	-18.13	250	410.1	7.125	250	406.0	-9.000	250	431.6	15.13	250	418.4	-34.88	250
5.033
5.067	452.9	-14.38	252	445.1	-27.63	252	431.0	-1.500	252	425.0	-18.00	252	409.8	7.125	252	406.0	-9.000	252	428.4	14.50	252	420.8	-36.50	252
5.100
5.133	453.0	-14.00	254	445.0	-27.63	254	430.8	-1.500	254	425.3	-18.00	254	409.0	6.875	254	405.6	-9.500	254	427.1	14.25	254	422.5	-37.00	254
5.167
5.200	453.0	-13.75	256	445.0	-27.63	256	430.1	-1.375	256	425.6	-18.25	256	408.5	6.500	256	405.4	-10.13	256	426.9	14.13	256	424.8	-37.50	256
5.233
5.267	452.9	-13.38	258	445.3	-27.13	258	429.6	-1.625	258	425.9	-18.38	258	408.1	6.000	258	404.9	-10.75	258	427.0	14.75	258	427.1	-38.25	258
5.300
5.333	452.6	-13.00	260	445.3	-26.88	260	429.3	-1.625	260	426.1	-18.63	260	408.0	5.000	260	404.1	-11.38	260	426.6	14.75	260	430.0	-39.63	260
5.367
5.400	451.9	-12.50	262	445.3	-26.88	262	428.5	-2.000	262	426.3	-19.25	262	408.0	4.125	262	403.8	-11.88	262	424.0	14.63	262	431.8	-40.25	262
5.433
5.467	451.1	-11.75	264	445.3	-26.50	264	427.8	-3.000	264	426.3	-19.88	264	407.8	3.375	264	403.1	-12.63	264	421.5	14.25	264	433.3	-40.13	264
5.500
5.533	450.4	-11.75	266	445.6	-27.00	266	427.6	-3.000	266	426.1	-20.38	266	406.6	2.625	266	402.5	-13.63	266	420.9	13.50	266	434.8	-40.88	266
5.567
5.600	449.8	-11.75	268	446.0	-27.25	268	427.1	-3.375	268	425.9	-21.13	268	406.3	1.750	268	402.0	-14.00	268	420.0	12.50	268	435.5	-41.75	268
5.633
5.667	449.5	-11.75	270	446.1	-26.88	270	426.9	-4.125	270	424.9	-21.75	270	405.8	1.375	270	401.4	-14.25	270	420.0	11.25	270	436.8	-42.00	270
5.700
5.733	448.5	-11.75	272	446.4	-27.00	272	426.5	-4.875	272	424.6	-22.25	272	405.6	0.750	272	400.3	-14.75	272	420.1	10.63	272	437.4	-42.63	272
5.767
5.800	447.9	-11.63	274	446.4	-27.38	274	425.5	-5.000	274	424.8	-22.25	274	405.1	-0.250	274	399.6	-15.00	274	418.8	10.38	274	437.3	-42.75	274
5.833
5.867	447.1	-11.25	276	446.4	-27.38	276	424.9	-5.250	276	424.6	-22.38	276	405.0	-0.250	276	398.6	-15.50	276	416.9	9.625	276	437.1	-43.00	276
5.900
5.933	446.3	-10.63	278	446.6	-27.13	278	424.8	-5.250	278	424.5	-22.50	278	404.4	-0.375	278	398.3	-16.13	278	415.6	9.125	278	437.6	-42.75	278
5.967
6.000	446.4	-10.63	280	446.6	-26.88	280	424.4	-5.375	280	423.9	-23.13	280	403.5	-1.000	280	397.8	-16.75	280	416.4	9.500	280	437.4	-43.50	280
6.033
6.067	445.3	-10.25	282	446.8	-26.63	282	425.0	-5.750	282	423.5	-23.25	282	402.8	-1.125	282	397.3	-16.88	282	416.8	9.875	282	434.9	-45.75	282
6.100
6.133	444.8	-10.00	284	446.9	-26.38	284	424.8	-5.625	284	422.8	-23.50	284	402.8	-1.125	284	397.0	-17.13	284	415.5	7.875	284	431.6	-46.50	284
6.167
6.200	444.8	-10.00	286	446.9	-26.25	286	425.3	-5.625	286	422.3	-23.63	286	402.8	-1.125	286	396.6	-17.25	286	415.0	6.125	286	427.8	-47.13	286
6.233
6.267	444.3	-9.625	288	446.9	-25.88	288	425.3	-5.625	288	421.4	-23.63	288	402.9	-1.500	288	396.0	-17.25	288	414.9	4.500	288	423.3	-46.75	288
6.300
6.333	443.5	-9.500	290	446.6	-25.38	290	425.0	-5.625	290	421.4	-23.63	290	402.9	-1.500	290	395.8	-17.25	290	418.4	6.000	290	418.9	-47.00	290
6.367
6.400	443.1	-9.125	292	446.3	-25.25	292	425.4	-5.875	292	420.8	-23.50	292	402.8	-1.250	292	395.8	-17.25	292	420.6	7.375	292	415.6	-46.88	292
6.433
6.467	442.9	-8.875	294	445.8	-25.25	294	425.8	-5.875	294	420.6	-23.38	294	402.8	-1.000	294	395.3	-17.13	294	425.3	8.375	294	412.6	-45.88	294
6.500
6.533	442.9	-8.750	296	445.4	-25.13	296	426.3	-5.875	296	420.3	-23.00	296	402.8	-0.875	296	395.3	-17.00	296	428.3	8.500	296	409.4	-42.88	296
6.567
6.600	442.9	-8.750	298	445.0	-24.88	298	426.0	-5.750	298	420.3	-23.00	298	402.8	-0.625	298	395.1	-16.00	298	430.8	8.625	298	408.8	-42.13	298
6.633
6.667	442.9	-8.625	300	444.6	-24.50	300	426.0	-5.500	300	420.1	-22.63	300	402.9	-0.250	300	395.1	-15.63	300	433.5	8.500	300	407.6	-41.00	300
6.700
6.733	443.0	-8.250	302	444.5	-24.50	302	426.0	-5.375	302	420.0	-22.38	302	402.9	0.125	302	395.1	-15.50	302	438.0	8.500	302	405.5	-39.38	302
6.767
6.800	443.0	-8.250	304	443.9	-24.00	304	426.0	-4.375	304	419.5	-21.75	304	402.6	0.625	304	395.0	-14.63	304	440.8	8.250	304	404.1	-37.75	304
6.833
6.867	443.1	-8.125	306	443.3	-23.75	306	426.0	-4.375	306	418.9	-21.00	306	402.6	1.625	306	394.9	-13.38	306	442.0	8.500	306	403.1	-36.00	306
6.900
6.933	443.5	-7.875	308	442.9	-23.38	308	425.9	-3.500	308	418.5	-20.25	308	402.1	2.750	308	395.0	-13.00	308	442.5	9.125	308	402.8	-34.63	308
6.967
7.000	443.6	-7.500	310	442.8	-23.25	310	425.8	-2.375	310	418.1	-19.63	310	402.1	3.375	310	395.3	-12.13	310	442.1	9.375	310	403.9	-33.88	310
7.033
7.067	443.9	-7.375	312	442.4	-22.88	312	425.5	-2.000	312	418.1	-18.88	312	401.8	4.375	312	395.6	-11.50	312	441.0	10.63	312	405.1	-34.63	312
7.100
7.133	444.1	-7.000	314	441.9	-22.63	314	425.0	-1.250	314	418.1	-17.63	314	400.9	5.250	314	396.0	-10.88	314	437.5	14.63	314	406.4	-35.38	314
7.167
7.200	444.1	-6.500	316	441.5	-22.25	316	424.4	0.000	316	418.0	-16.63	316	400.6	6.375	316	396.5	-10.00	316	433.8	17.00	316	409.0	-34.63	316
7.233
7.267	445.0	-5.125	318	441.3	-21.50	318	423.5	1.500	318	418.1	-15.38	318	400.5	6.875	318	396.6	-9.375	318	426.8	18.50	318	412.1	-34.38	318
7.300
7.333	445.1	-4.875	320	440.6	-20.25	320	422.6	2.500	320	418.4	-14.50	320	400.1	7.625	320	396.6	-9.125	320	421.8	19.00	320	415.6	-33.25	320
7.367
7.400	444.8	-4.500	322	440.3	-19.50	322	421.4	3.625	322	418.6	-13.75	322	399.8	8.250	322	396.6	-8.750	322	417.1	19.25	322	417.4	-31.38	322
7.433
7.467	444.8	-3.875	324	440.0	-19.25	324	420.6	4.125	324	418.9	-13.50	324	399.3	8.250	324	396.6	-8.250	324	414.5	20.38	324	419.8	-31.25	324
7.500
7.533	444.8	-3.125	326	439.4	-18.38	326	420.0	4.625	326	418.9	-13.00	326	398.6	8.500	326	396.5	-8.125	326	413.3	21.13	326	422.6	-31.25	326
7.567
7.600	444.5	-2.000	328	439.1	-17.25	328	419.0	5.250	328	418.8	-12.75	328	398.3	8.625	328	396.5	-8.125	328	411.8	21.38	328	425.4	-31.13	328
7.633
7.667	444.4	-1.125	330	439.1	-15.88	330	418.8	6.000	330	418.8	-12.13	330	397.8	8.750	330	396.0	-7.875	330	410.1	21.88	330	427.1	-30.75	330
7.700
7.733	444.0	0.250	332	439.1	-15.25	332	418.4	6.875	332	418.8	-11.25	332	397.5	9.000	332	395.3	-7.625	332	409.5	22.00	332	428.9	-30.13	332
7.767
7.800	443.5	0.750	334	438.9	-14.38	334	418.4	7.250	334	418.8	-10.25	334	397.3	9.125	334	394.8	-6.875	334	409.9	22.75	334	430.1	-28.25	334
7.833
7.867	443.0	2.250	336	438.8	-13.25	336	418.4	7.500	336	419.0	-9.875	336	396.9	9.375	336	394.5	-6.375	336	412.1	25.00	336	431.8	-26.63	336
7.900
7.933	442.4	3.125	338	438.8	-12.38	338	418.1	8.125	338	419.0	-9.125	338	396.8	9.750	338	394.3	-6.125	338	412.6	25.63	338	432.6	-25.25	338
7.967
8.000	441.5	4.000	340	438.8	-11.75	340	418.1	8.375	340	419.0	-8.750	340	396.4	9.875	340	394.1	-6.000	340	412.6	25.63	340	432.8	-24.38	340
8.033
8.067	441.5	4.375	342	438.8	-10.88	342	418.0	8.625	342	418.6	-8.625	342	396.5	10.13	342	393.8	-5.500	342	412.6	26.13	342	431.9	-24.13	342
8.100
8.133	441.1	5.000	344	438.8	-10.13	344	417.8	9.000	344	418.6	-8.500	344	396.5	10.50	344	392.9	-4.875	344	412.6	26.13	344	432.5	-24.63	344
8.167
8.200	441.0	5.500	346	438.8	-9.625	346	417.8	9.125	346	418.5	-8.125	346	396.6	10.88	346	392.6	-4.500	346	412.1	26.25	346	432.4	-24.63	346
8.233
8.267	441.0	5.875	348	439.0	-9.750	348	417.8	9.250	348	418.4	-8.000	348	397.1	11.50	348	392.5	-4.375	348	412.0	27.00	348	429.6	-26.25	348
8.300
8.333	441.0	5.875	350	439.1	-9.125	350	417.8	10.25	350	418.4	-7.750	350	397.1	11.63	350	392.4	-4.000	350	412.8	28.13	350	426.9	-29.13	350
8.367
8.400	441.0	6.000	352	439.4	-8.875	352	418.0	10.25	352	418.0	-7.625	352	397.5	12.13	352	392.1	-3.375	352	414.5	29.63	352	423.1	-29.88	352
8.433
8.467	441.3	6.375	354	439.9	-8.500	354	418.6	10.25	354	417.8	-7.125	354	398.4	12.75	354	392.1	-3.125	354	417.0	30.13	354	418.3	-30.13	354
8.500
8.533	441.6	6.625	356	440.8	-8.500	356	419.5	10.88	356	417.8	-7.125	356	399.4	13.00	356	392.3	-2.500	356	419.8	29.88	356	413.5	-29.13	356
8.567
8.600	442.4	6.875	358	441.8	-8.500	358	420.6	11.13	358	417.9	-6.625	358	400.4	13.25	358	392.8	-1.500	358	420.9	29.25	358	409.8	-28.13	358
8.633
8.667	443.1	7.125	360	442.4	-8.500	360	421.8	11.13	360	417.9	-6.250	360	401.3	13.50	360	393.1	-1.250	360	422.1	28.75	360	408.3	-27.75	360
8.700
8.733	444.1	7.125	362	442.9	-8.500	362	422.6	11.13	362	417.9	-6.250	362	402.6	14.13	362	393.5	-0.875	362	424.4	28.38	362	406.1	-25.50	362
8.767
8.800	445.4	7.125	364	443.8	-8.625	364	423.9	11.13	364	418.8	-6.250	364	404.1	14.50	364	394.9	-0.250	364	426.1	28.25	364	404.8	-23.88	364
8.833
8.867	446.4	6.500	366	444.0	-9.000	366	425.6	11.00	366	419.6	-6.250	366	405.1	14.75	366	395.8	0.625	366	428.0	27.63	366	404.5	-22.88	366
8.900
8.933	447.1	6.250	368	444.6	-9.125	368	427.4	11.00	368	420.0	-6.250	368	406.6	15.00	368	396.8	1.375	368	430.9	27.00	368	405.0	-21.38	368
8.967
9.000	447.9	5.625	370	445.1	-9.125	370	428.5	10.75	370	421.4	-6.000	370	407.6	15.63	370	397.6	2.000	370	434.0	26.25	370	405.5	-20.00	370
9.033
9.067	449.5	5.125	372	445.9	-9.625	372	430.3	10.88	372	422.0	-6.000	372	409.0	16.13	372	399.0	2.625	372	438.8	26.13	372	406.1	-18.38	372
9.100
9.133	451.3	4.875	374	446.4	-10.25	374	431.4	10.75	374	422.9	-6.000	374	410.3	16.38	374	400.8	3.000	374	444.9	24.88	374	406.8	-17.38	374
9.167
9.200	452.5	4.500	376	447.3	-10.25	376	433.1	10.75	376	424.8	-4.875	376	411.4	17.13	376	401.9	3.125	376	449.3	23.50	376	408.1	-16.38	376
9.233
9.267	454.0	4.375	378	448.0	-10.50	378	434.8	11.13	378	425.9	-4.750	378	412.4	17.75	378	402.5	3.625	378	452.0	22.13	378	409.6	-16.25	378
9.300
9.333	455.5	4.250	380	448.9	-10.50	380	436.5	11.63	380	427.1	-4.375	380	413.6	19.25	380	403.8	4.125	380	454.4	21.25	380	410.9	-15.75	380
9.367
9.400	456.1	4.250	382	449.8	-10.50	382	437.8	12.00	382	428.0	-3.500	382	414.8	20.00	382	405.6	4.750	382	456.8	20.75	382	412.3	-15.75	382
9.433
9.467	457.4	3.875	384	450.5	-10.50	384	439.1	12.50	384	429.5	-2.750	384	415.4	20.75	384	407.4	5.625	384	458.8	20.38	384	413.9	-15.25	384
9.500
9.533	458.9	3.750	386	451.5	-10.50	386	440.1	12.75	386	430.6	-1.750	386	416.5	21.50	386	409.0	6.500	386	460.3	19.75	386	415.4	-14.38	386
9.567
9.600	460.9	3.875	388	451.8	-10.38	388	441.6	13.25	388	431.1	-1.500	388	417.5	22.25	388	410.5	7.125	388	459.9	21.38	388	417.4	-14.38	388
9.633
9.667	462.0	3.375	390	452.0	-10.25	390	442.3	14.00	390	432.5	-0.625	390	418.3	23.00	390	412.3	7.250	390	458.8	25.25	390	419.3	-14.38	390
9.700
9.733	462.9	3.250	392	452.9	-9.625	392	442.8	14.75	392	433.3	0.000	392	418.8	23.50	392	412.9	7.250	392	457.1	29.50	392	420.9	-14.13	392
9.767
9.800	463.9	2.625	394	453.5	-9.500	394	442.9	15.50	394	434.5	0.375	394	419.3	23.75	394	414.4	7.375	394	453.8	33.38	394	422.9	-14.13	394
9.833
9.867	464.8	2.625	396	453.9	-9.375	396	443.0	15.88	396	435.0	0.625	396	419.4	23.88	396	415.9	7.500	396	450.6	35.25	396	424.0	-14.25	396
9.900
9.933	465.4	2.625	398	454.6	-9.500	398	443.4	16.00	398	435.4	0.875	398	419.9	24.00	398	417.1	7.375	398	447.0	35.63	398	425.1	-14.38	398
9.967
10.000	466.3	2.500	400	456.0	-9.375	400	443.9	16.25	400	436.4	1.000	400	420.5	23.88	400	417.9	7.250	400	443.1	35.88	400	424.3	-14.63	400
10.033
10.067	466.9	2.375	402	456.3	-9.875	402	443.9	16.25	402	436.8	1.000	402	421.4	23.63	402	418.5	7.000	402	442.0	36.00	402	424.3	-14.63	402
10.100
10.133	466.9	2.375	404	456.4	-9.875	404	444.1	16.25	404	437.0	0.750	404	421.8	23.13	404	418.8	6.625	404	440.9	36.00	404	425.6	-15.25	404
10.167
10.200	467.5	2.250	406	457.0	-9.750	406	444.8	16.25	406	437.1	0.500	406	421.5	22.25	406	419.6	6.000	406	441.9	35.88	406	426.4	-16.00	406
10.233
10.267	467.8	2.250	408	457.6	-9.625	408	444.8	16.00	408	438.0	-0.250	408	421.4	21.88	408	419.9	5.375	408	442.3	35.25	408	426.4	-17.25	408
10.300
10.333	467.8	2.250	410	458.5	-9.875	410	444.9	15.50	410	438.4	-0.750	410	421.3	21.25	410	419.9	4.250	410	442.1	34.25	410	426.4	-18.25	410
10.367
10.400	467.9	2.250	412	459.5	-10.38	412	444.6	14.88	412	438.8	-1.375	412	421.1	20.50	412	420.1	3.375	412	441.1	33.50	412	426.5	-18.63	412
10.433
10.467	467.9	2.250	414	460.1	-10.63	414	444.6	14.25	414	439.1	-1.875	414	421.1	19.63	414	420.1	3.125	414	439.4	32.88	414	427.3	-18.88	414
10.500
10.533	467.9	2.250	416	460.8	-10.88	416	444.6	13.63	416	439.3	-2.500	416	421.6	18.88	416	419.9	2.750	416	438.1	32.50	416	427.5	-19.50	416
10.567
10.600	467.9	2.875	418	461.1	-11.13	418	444.5	13.38	418	439.3	-2.875	418	421.8	18.50	418	419.6	2.125	418	439.5	31.75	418	426.1	-20.13	418
10.633
10.667	467.4	3.125	420	461.3	-11.13	420	444.4	13.13	420	439.6	-2.875	420	421.9	17.63	420	419.0	1.500	420	440.1	31.75	420	424.0	-20.38	420
10.700
10.733	467.4	3.125	422	462.1	-11.13	422	444.4	12.75	422	439.8	-3.250	422	422.4	17.13	422	418.6	1.125	422	440.1	31.75	422	425.0	-20.38	422
10.767
10.800	467.4	3.125	424	462.8	-12.00	424	444.4	12.13	424	440.0	-4.125	424	422.6	16.63	424	418.1	1.000	424	441.9	30.63	424	425.0	-20.38	424
10.833
10.867	467.4	3.125	426	463.0	-11.88	426	444.8	11.75	426	440.0	-4.500	426	423.4	16.13	426	417.8	0.500	426	443.9	30.50	426	425.0	-20.38	426
10.900
10.933	467.1	3.125	428	463.8	-12.00	428	445.4	11.00	428	440.3	-5.250	428	423.9	15.63	428	417.6	0.375	428	446.5	30.13	428	425.6	-21.00	428
10.967
11.000	467.0	3.000	430	464.3	-12.38	430	445.6	10.13	430	440.3	-5.625	430	424.3	15.25	430	417.4	-0.125	430	448.9	29.50	430	424.3	-20.13	430
11.033
11.067	466.6	3.000	432	464.5	-12.75	432	445.9	9.750	432	440.3	-5.625	432	424.5	15.25	432	417.4	-0.375	432	450.4	28.25	432	421.9	-19.63	432
11.100
11.133	466.5	3.000	434	464.5	-13.13	434	446.1	9.500	434	440.4	-5.750	434	425.0	15.13	434	417.1	-0.375	434	451.5	26.88	434	421.5	-18.63	434
11.167
11.200	466.5	2.625	436	464.5	-12.75	436	446.5	9.500	436	440.0	-6.000	436	426.3	15.13	436	417.1	-0.375	436	452.0	26.13	436	420.9	-17.88	436
11.233
11.267	466.6	2.625	438	464.3	-13.00	438	447.0	9.250	438	440.0	-6.000	438	426.8	14.88	438	417.4	0.000	438	452.8	25.50	438	420.9	-16.75	438
11.300
11.333	467.0	2.625	440	464.1	-12.63	440	447.5	9.250	440	440.0	-6.000	440	427.5	14.75	440	417.4	0.500	440	454.5	24.88	440	420.6	-16.00	440
11.367
11.400	467.0	2.625	442	464.0	-12.50	442	448.0	8.875	442	440.0	-6.000	442	428.3	14.88	442	417.4	0.750	442	457.6	23.50	442	421.1	-16.00	442
11.433
11.467	467.0	2.625	444	463.5	-12.88	444	448.4	8.875	444	440.0	-6.000	444	428.6	15.38	444	418.1	1.625	444	460.0	22.88	444	423.4	-17.38	444
11.500
11.533	467.4	2.500	446	463.5	-12.88	446	448.9	8.875	446	440.3	-6.000	446	429.1	16.25	446	418.1	2.125	446	461.1	22.25	446	424.3	-17.88	446
11.567
11.600	467.5	2.375	448	463.6	-12.88	448	449.5	9.000	448	440.5	-6.000	448	429.3	17.00	448	418.3	3.125	448	463.3	21.50	448	423.5	-17.50	448
11.633
11.667	468.5	2.125	450	463.5	-12.63	450	449.9	9.125	450	440.9	-5.500	450	429.3	17.63	450	418.8	3.500	450	466.1	20.88	450	423.5	-17.00	450
11.700
11.733	469.1	2.000	452	463.5	-12.38	452	450.0	9.750	452	440.9	-5.250	452	429.1	19.25	452	419.3	4.375	452	468.8	19.75	452	424.4	-17.88	452
11.767
11.800	469.5	2.000	454	463.5	-12.25	454	450.1	10.25	454	441.0	-4.000	454	429.1	19.75	454	420.0	5.375	454	471.8	19.50	454	424.0	-17.13	454
11.833
11.867	469.9	2.000	456	463.4	-12.13	456	450.5	11.25	456	441.0	-2.875	456	429.0	20.63	456	420.3	5.750	456	472.4	19.50	456	424.3	-14.63	456
11.900
11.933	470.5	2.625	458	463.3	-11.50	458	450.6	11.50	458	441.0	-1.625	458	428.6	21.63	458	420.9	6.375	458	471.3	21.50	458	424.3	-13.38	458
11.967
12.000	471.3	2.750	460	463.3	-11.00	460	451.0	12.88	460	441.5	-1.375	460	428.5	22.88	460	421.5	7.375	460	470.1	22.75	460	425.5	-13.63	460
12.033
12.067	471.6	2.875	462	463.4	-10.50	462	451.1	13.63	462	442.1	-1.125	462	428.1	23.88	462	422.1	7.625	462	468.4	26.25	462	428.8	-15.38	462
12.100
12.133	471.9	3.250	464	463.4	-9.750	464	451.1	14.88	464	443.0	-0.250	464	427.8	24.38	464	422.3	7.750	464	465.6	29.75	464	431.4	-17.00	464
12.167
12.200	471.9	3.375	466	463.4	-9.000	466	451.0	16.38	466	443.1	0.250	466	427.3	24.50	466	422.5	8.125	466	461.9	32.50	466	434.8	-17.63	466
12.233
12.267	471.9	3.875	468	463.4	-8.750	468	450.4	17.38	468	443.4	0.250	468	427.0	24.63	468	422.8	8.250	468	455.9	34.63	468	438.6	-17.63	468
12.300
12.333	472.0	4.500	470	463.4	-8.375	470	449.6	17.75	470	443.6	0.375	470	426.8	24.63	470	422.8	8.250	470	452.6	36.63	470	440.6	-17.63	470
12.367
12.400	472.3	4.875	472	463.3	-8.125	472	449.5	18.38	472	444.1	1.000	472	426.4	24.63	472	422.4	8.125	472	451.3	37.50	472	442.9	-17.50	472
12.433
12.467	472.3	5.625	474	463.3	-7.625	474	449.0	18.50	474	444.6	1.000	474	426.1	24.50	474	422.1	7.875	474	451.5	38.00	474	446.0	-17.50	474
12.500
12.533	472.3	5.750	476	463.3	-7.375	476	448.8	18.50	476	445.0	1.000	476	425.3	24.13	476	421.9	7.625	476	449.9	38.13	476	447.9	-18.88	476
12.567
12.600	472.1	6.125	478	463.4	-6.875	478	448.1	18.25	478	445.0	1.000	478	424.6	23.75	478	421.8	7.500	478	446.8	38.00	478	449.9	-19.88	478
12.633
12.667	471.8	6.625	480	463.6	-6.875	480	448.1	18.25	480	445.5	0.625	480	424.4	23.25	480	421.3	7.000	480	444.0	37.75	480	452.0	-20.75	480
12.700
12.733	471.5	7.500	482	463.9	-6.875	482	447.6	18.00	482	445.5	0.375	482	424.0	22.63	482	421.3	6.250	482	442.8	37.63	482	454.1	-21.00	482
12.767
12.800	470.8	7.625	484	464.0	-6.875	484	447.3	17.75	484	445.8	-0.250	484	424.3	21.63	484	421.0	5.375	484	443.5	37.63	484	456.4	-22.50	484
12.833
12.867	470.3	7.875	486	464.4	-6.875	486	446.9	17.25	486	445.6	-0.750	486	424.3	20.63	486	420.8	4.875	486	443.4	36.38	486	458.5	-23.13	486
12.900
12.933	470.0	7.875	488	464.4	-6.875	488	446.3	16.75	488	445.0	-1.125	488	423.8	20.00	488	420.5	4.500	488	442.4	36.13	488	459.4	-23.75	488
12.967
13.000	469.4	7.875	490	464.5	-6.875	490	445.5	16.00	490	444.9	-1.625	490	423.4	19.13	490	419.8	4.000	490	439.3	34.88	490	460.1	-23.75	490
13.033
13.067	468.8	7.875	492	465.0	-8.000	492	444.1	14.75	492	444.8	-2.125	492	423.4	18.38	492	419.1	3.250	492	436.5	32.75	492	460.4	-23.75	492
13.100
13.133	467.9	7.750	494	464.9	-7.875	494	443.8	14.25	494	443.8	-3.125	494	423.4	18.00	494	418.3	2.375	494	435.1	31.75	494	459.9	-23.75	494
13.167
13.200	467.1	7.125	496	464.9	-8.250	496	443.4	13.88	496	443.3	-3.375	496	423.1	17.00	496	417.6	1.625	496	435.5	31.63	496	458.8	-24.13	496
13.233
13.267	466.0	6.875	498	464.9	-8.625	498	443.0	12.25	498	442.6	-4.375	498	423.1	15.75	498	417.0	0.875	498	437.3	30.88	498	457.0	-25.00	498
13.300
13.333	465.1	6.625	500	464.9	-9.250	500	442.8	11.38	500	441.8	-5.000	500	423.0	14.75	500	416.4	0.250	500	437.4	30.00	500	453.3	-27.63	500
