## Supplementary material for "Trunk muscle activity across various trunk–limb coordination patterns in centipede locomotion": Data S1: rubi-swim-#2-3-track.csv

#multi:
	mass A			mass B			mass C			mass D			mass E			mass F			mass G			mass H
t	x	y	frame	x	y	frame	x	y	frame	x	y	frame	x	y	frame	x	y	frame	x	y	frame	x	y	frame
0.000	558.9	76.88	1300	559.8	60.13	1300	533.8	73.25	1300	542.0	57.00	1300	512.6	60.50	1300	526.9	49.63	1300	518.1	77.88	1300	548.3	41.38	1300
0.033
0.067	558.3	77.75	1302	559.6	61.13	1302	533.3	73.00	1302	542.5	57.13	1302	513.0	59.75	1302	527.4	48.75	1302	515.6	76.63	1302	551.1	42.63	1302
0.100
0.133	558.0	78.38	1304	559.8	61.88	1304	532.9	72.63	1304	543.6	57.63	1304	513.5	59.25	1304	527.6	47.25	1304	515.4	77.88	1304	556.3	46.00	1304
0.167
0.200	557.0	79.75	1306	559.6	63.13	1306	532.9	72.63	1306	543.8	58.50	1306	514.1	58.63	1306	527.5	46.38	1306	514.3	78.75	1306	559.4	48.38	1306
0.233
0.267	556.1	80.50	1308	559.4	65.13	1308	532.3	72.63	1308	544.3	59.13	1308	514.5	58.75	1308	526.5	45.13	1308	512.9	77.63	1308	561.6	51.13	1308
0.300
0.333	554.8	81.63	1310	559.3	66.00	1310	531.9	72.50	1310	544.4	59.63	1310	514.5	58.75	1310	526.3	44.88	1310	512.4	78.75	1310	563.6	54.38	1310
0.367
0.400	553.1	82.13	1312	559.0	66.88	1312	531.9	72.50	1312	544.8	59.88	1312	514.9	59.00	1312	526.3	44.13	1312	512.5	80.13	1312	564.0	57.00	1312
0.433
0.467	552.0	82.88	1314	559.1	68.25	1314	531.3	72.50	1314	544.1	59.88	1314	515.3	59.13	1314	525.3	43.88	1314	511.5	78.00	1314	563.1	58.75	1314
0.500
0.533	550.6	82.88	1316	559.1	69.25	1316	530.8	72.50	1316	544.1	59.88	1316	515.8	59.88	1316	524.1	43.63	1316	511.6	74.88	1316	564.3	59.88	1316
0.567
0.600	550.0	82.88	1318	559.1	70.00	1318	531.0	72.38	1318	544.1	59.63	1318	516.4	60.38	1318	523.1	43.63	1318	511.9	73.88	1318	564.8	59.00	1318
0.633
0.667	549.8	82.88	1320	559.1	70.25	1320	531.0	72.38	1320	543.3	58.38	1320	516.6	61.13	1320	522.5	43.88	1320	512.6	76.88	1320	564.0	55.63	1320
0.700
0.733	549.9	82.75	1322	559.4	70.00	1322	531.6	72.38	1322	542.4	57.63	1322	516.9	61.88	1322	522.1	44.38	1322	514.6	79.25	1322	562.5	49.13	1322
0.767
0.800	550.0	82.13	1324	559.5	69.50	1324	532.1	72.75	1324	541.8	57.38	1324	516.8	62.63	1324	521.4	45.13	1324	519.3	81.88	1324	555.9	43.75	1324
0.833
0.867	550.0	81.75	1326	559.6	69.25	1326	532.8	72.75	1326	541.3	57.13	1326	516.3	63.50	1326	520.1	46.00	1326	522.9	84.63	1326	547.5	38.75	1326
0.900
0.933	550.3	80.88	1328	559.6	68.13	1328	533.4	72.75	1328	540.4	56.50	1328	516.0	64.38	1328	519.1	47.00	1328	526.6	87.50	1328	541.8	38.38	1328
0.967
1.000	550.4	80.38	1330	559.6	67.00	1330	534.3	72.88	1330	539.6	55.88	1330	515.8	65.38	1330	518.1	47.50	1330	529.3	88.75	1330	536.0	36.63	1330
1.033
1.067	550.4	79.38	1332	559.6	66.13	1332	535.0	72.75	1332	538.1	55.38	1332	514.9	65.88	1332	517.4	47.50	1332	531.8	87.63	1332	533.3	35.13	1332
1.100
1.133	550.4	78.88	1334	559.3	64.38	1334	535.6	72.50	1334	538.1	54.75	1334	514.4	66.13	1334	517.0	48.00	1334	533.8	87.75	1334	534.3	35.13	1334
1.167
1.200	551.4	77.75	1336	559.3	63.38	1336	535.9	71.63	1336	537.4	54.50	1336	514.1	66.13	1336	517.0	48.13	1336	537.3	88.25	1336	530.6	34.13	1336
1.233
1.267	552.4	77.13	1338	559.3	62.50	1338	535.9	71.13	1338	536.6	53.25	1338	513.9	65.00	1338	517.0	47.50	1338	540.3	88.25	1338	530.0	33.88	1338
1.300
1.333	552.9	76.75	1340	559.1	61.25	1340	536.0	70.38	1340	536.6	53.25	1340	513.5	63.50	1340	517.6	47.50	1340	542.5	88.25	1340	529.9	33.88	1340
1.367
1.400	553.0	76.13	1342	559.0	60.13	1342	536.0	69.88	1342	537.3	53.00	1342	512.5	62.75	1342	517.8	47.00	1342	543.3	88.00	1342	531.8	34.13	1342
1.433
1.467	553.6	75.25	1344	558.8	59.38	1344	535.5	69.13	1344	537.3	52.88	1344	512.0	62.50	1344	519.3	45.63	1344	544.4	87.38	1344	531.4	34.50	1344
1.500
1.533	553.8	74.88	1346	558.5	58.63	1346	534.8	69.13	1346	537.3	53.00	1346	511.0	61.25	1346	519.3	45.63	1346	542.8	87.38	1346	533.9	35.13	1346
1.567
1.600	553.1	75.13	1348	557.1	58.63	1348	533.6	69.25	1348	536.8	53.50	1348	509.8	60.50	1348	520.4	45.75	1348	536.8	87.63	1348	535.5	35.63	1348
1.633
1.667	552.9	75.50	1350	555.8	59.00	1350	532.0	70.25	1350	536.6	54.00	1350	508.1	59.88	1350	519.9	45.25	1350	528.6	89.00	1350	536.5	37.38	1350
1.700
1.733	551.9	76.13	1352	553.8	60.25	1352	529.8	71.25	1352	536.1	54.38	1352	506.6	59.38	1352	520.1	45.88	1352	522.0	85.88	1352	537.1	38.88	1352
1.767
1.800	550.9	77.13	1354	552.3	61.38	1354	526.5	72.38	1354	535.3	55.25	1354	505.4	58.88	1354	519.5	47.00	1354	516.5	83.38	1354	538.3	40.38	1354
1.833
1.867	550.1	78.25	1356	550.9	62.50	1356	524.6	72.88	1356	534.0	56.75	1356	504.1	59.00	1356	518.9	48.13	1356	510.8	82.50	1356	538.9	42.25	1356
1.900
1.933	548.5	79.63	1358	549.4	63.63	1358	522.5	73.13	1358	533.1	58.50	1358	502.9	59.25	1358	517.8	48.75	1358	506.4	82.50	1358	539.8	43.13	1358
1.967
2.000	547.6	81.25	1360	548.1	64.63	1360	520.9	73.88	1360	532.3	59.63	1360	502.1	59.63	1360	516.8	49.13	1360	504.0	83.50	1360	540.1	44.25	1360
2.033
2.067	546.6	81.88	1362	547.1	65.88	1362	519.5	74.50	1362	531.5	60.50	1362	501.0	60.00	1362	515.8	49.00	1362	503.3	84.38	1362	542.6	47.75	1362
2.100
2.133	544.3	83.00	1364	546.3	66.88	1364	518.6	75.00	1364	530.8	61.25	1364	499.8	60.25	1364	514.0	48.88	1364	502.5	84.38	1364	544.0	51.38	1364
2.167
2.200	543.4	83.63	1366	545.1	67.38	1366	517.8	75.25	1366	530.0	61.88	1366	499.8	60.63	1366	512.8	48.38	1366	501.1	84.38	1366	545.8	52.88	1366
2.233
2.267	542.0	84.00	1368	544.3	67.75	1368	516.6	75.25	1368	529.6	62.38	1368	499.8	60.63	1368	512.1	47.75	1368	501.0	86.38	1368	546.0	54.38	1368
2.300
2.333	540.4	84.25	1370	543.6	68.13	1370	515.9	75.00	1370	529.1	62.00	1370	499.8	60.63	1370	510.4	46.88	1370	499.9	84.50	1370	547.1	55.00	1370
2.367
2.400	538.3	84.00	1372	543.1	68.63	1372	515.3	73.63	1372	528.9	61.88	1372	499.1	59.63	1372	510.1	45.75	1372	497.3	82.38	1372	549.4	55.13	1372
2.433
2.467	537.3	83.88	1374	543.0	68.88	1374	514.8	72.88	1374	528.4	61.00	1374	499.0	58.63	1374	510.0	44.75	1374	495.1	79.75	1374	551.3	56.75	1374
2.500
2.533	535.4	83.13	1376	543.0	68.88	1376	514.1	71.88	1376	527.9	60.25	1376	499.0	57.63	1376	509.5	43.75	1376	495.0	79.25	1376	550.6	57.38	1376
2.567
2.600	533.5	82.38	1378	543.0	68.88	1378	514.1	70.75	1378	527.6	58.75	1378	499.0	57.00	1378	508.9	42.75	1378	495.3	78.13	1378	549.1	56.38	1378
2.633
2.667	532.5	81.75	1380	542.8	68.63	1380	514.0	69.25	1380	527.4	57.25	1380	499.0	56.50	1380	507.6	41.00	1380	495.1	76.88	1380	549.9	55.75	1380
2.700
2.733	532.1	80.75	1382	542.4	68.13	1382	513.9	68.13	1382	526.9	56.25	1382	499.3	56.00	1382	507.4	39.63	1382	495.1	75.50	1382	549.0	52.38	1382
2.767
2.800	530.8	79.25	1384	542.0	67.75	1384	513.8	67.00	1384	526.1	54.25	1384	499.5	55.00	1384	505.6	38.38	1384	496.6	74.88	1384	546.1	47.63	1384
2.833
2.867	530.0	78.25	1386	542.0	67.38	1386	513.8	66.63	1386	525.1	52.63	1386	499.5	55.00	1386	505.1	37.88	1386	498.0	75.00	1386	544.8	41.50	1386
2.900
2.933	529.8	77.38	1388	542.0	66.50	1388	513.8	65.50	1388	524.4	51.13	1388	499.1	54.25	1388	503.4	36.88	1388	499.8	76.50	1388	541.4	37.00	1388
2.967
3.000	528.6	76.13	1390	541.6	66.00	1390	513.8	64.88	1390	523.1	50.25	1390	498.6	54.00	1390	501.9	36.38	1390	502.9	78.13	1390	536.3	32.25	1390
3.033
3.067	528.0	75.50	1392	540.8	65.00	1392	513.0	64.25	1392	521.9	49.00	1392	497.3	53.88	1392	501.0	36.38	1392	503.8	78.50	1392	530.8	28.38	1392
3.100
3.133	527.4	74.63	1394	540.3	64.13	1394	512.8	63.75	1394	521.3	48.38	1394	495.9	53.88	1394	500.1	36.38	1394	504.9	78.50	1394	524.6	25.25	1394
3.167
3.200	527.8	74.25	1396	539.4	62.75	1396	512.8	63.75	1396	519.6	46.88	1396	495.3	53.88	1396	498.9	36.75	1396	507.0	78.88	1396	522.6	24.75	1396
3.233
3.267	527.3	73.38	1398	538.4	61.50	1398	512.8	63.75	1398	518.9	46.13	1398	494.4	53.88	1398	498.0	36.63	1398	509.4	78.63	1398	522.0	23.75	1398
3.300
3.333	526.9	72.50	1400	537.3	60.13	1400	511.9	62.88	1400	518.1	45.63	1400	494.1	53.88	1400	497.4	36.63	1400	509.4	79.13	1400	521.3	23.50	1400
3.367
3.400	526.6	71.50	1402	537.1	59.38	1402	511.0	62.13	1402	517.0	44.75	1402	493.3	53.88	1402	496.9	36.63	1402	511.3	79.63	1402	517.9	21.88	1402
3.433
3.467	526.5	71.00	1404	536.6	57.88	1404	510.5	62.13	1404	516.3	44.63	1404	492.0	53.88	1404	496.4	36.50	1404	513.1	79.63	1404	516.1	21.75	1404
3.500
3.533	526.1	70.63	1406	535.3	56.75	1406	510.1	62.38	1406	515.1	44.63	1406	489.9	53.75	1406	495.1	36.50	1406	515.4	79.63	1406	512.1	22.00	1406
3.567
3.600	526.1	70.50	1408	534.1	55.75	1408	509.0	62.38	1408	513.8	44.63	1408	488.1	53.38	1408	494.1	36.63	1408	515.4	80.75	1408	509.8	22.75	1408
3.633
3.667	525.9	70.88	1410	533.3	55.25	1410	508.1	62.38	1410	512.8	44.63	1410	486.1	53.00	1410	493.4	36.75	1410	515.4	80.75	1410	508.6	23.13	1410
3.700
3.733	525.5	70.75	1412	532.3	55.25	1412	507.4	62.50	1412	511.9	45.25	1412	483.5	52.38	1412	492.6	37.50	1412	513.5	80.13	1412	507.4	24.50	1412
3.767
3.800	525.5	70.75	1414	531.3	55.13	1414	506.1	63.50	1414	511.0	46.00	1414	482.3	51.75	1414	492.8	38.00	1414	510.6	79.88	1414	507.5	24.75	1414
3.833
3.867	525.4	71.00	1416	529.8	55.13	1416	504.6	63.75	1416	510.1	46.75	1416	481.3	51.38	1416	492.8	38.25	1416	504.6	78.13	1416	508.6	25.13	1416
3.900
3.933	523.8	71.88	1418	528.4	55.25	1418	502.3	63.88	1418	509.3	47.25	1418	479.5	50.88	1418	492.6	38.63	1418	500.1	78.38	1418	509.3	26.38	1418
3.967
4.000	522.6	72.50	1420	526.9	56.13	1420	499.5	64.00	1420	508.3	48.38	1420	478.0	49.88	1420	492.5	38.88	1420	492.1	77.13	1420	509.4	28.25	1420
4.033
4.067	521.5	73.13	1422	525.3	56.88	1422	497.4	64.25	1422	507.3	49.00	1422	477.4	49.63	1422	491.9	39.75	1422	480.9	73.50	1422	509.5	30.63	1422
4.100
4.133	520.6	73.75	1424	523.5	57.75	1424	494.9	64.38	1424	506.5	50.25	1424	476.1	49.13	1424	491.8	40.00	1424	477.6	69.50	1424	510.0	32.50	1424
4.167
4.200	519.4	74.75	1426	522.0	58.75	1426	493.1	64.50	1426	505.8	51.25	1426	474.8	48.75	1426	491.3	40.63	1426	475.3	68.88	1426	510.6	35.00	1426
4.233
4.267	517.4	75.75	1428	520.5	59.75	1428	492.1	64.75	1428	505.0	52.38	1428	474.8	48.50	1428	491.0	40.25	1428	472.6	70.00	1428	512.5	37.25	1428
4.300
4.333	516.0	76.63	1430	519.5	60.63	1430	490.3	65.00	1430	504.4	53.13	1430	474.8	48.13	1430	490.5	39.50	1430	471.6	69.13	1430	515.8	39.75	1430
4.367
4.400	513.1	77.38	1432	518.6	61.63	1432	489.3	65.00	1432	504.1	53.50	1432	474.8	47.88	1432	489.6	38.25	1432	469.1	67.00	1432	518.8	43.38	1432
4.433
4.467	510.1	77.63	1434	517.4	62.50	1434	488.5	64.63	1434	503.5	53.75	1434	474.5	47.63	1434	488.0	37.50	1434	467.0	65.00	1434	519.0	46.00	1434
4.500
4.533	508.3	78.13	1436	516.4	63.13	1436	487.6	64.00	1436	503.1	53.75	1436	473.9	47.63	1436	486.8	36.50	1436	465.6	62.38	1436	520.0	48.25	1436
4.567
4.600	506.4	77.38	1438	515.8	63.38	1438	487.0	63.75	1438	502.5	53.75	1438	473.4	47.50	1438	486.1	35.63	1438	464.9	64.88	1438	522.1	50.88	1438
4.633
4.667	505.3	76.75	1440	515.8	63.38	1440	486.5	63.25	1440	502.3	53.25	1440	473.4	47.38	1440	485.1	34.00	1440	465.1	66.25	1440	524.3	52.88	1440
4.700
4.733	504.0	75.75	1442	515.8	63.63	1442	486.4	62.38	1442	501.9	52.13	1442	473.4	47.00	1442	484.6	33.63	1442	465.1	64.38	1442	524.0	53.38	1442
4.767
4.800	503.1	75.38	1444	515.5	63.63	1444	486.1	62.00	1444	501.0	51.00	1444	473.4	47.13	1444	483.9	33.00	1444	464.4	63.38	1444	523.4	51.63	1444
4.833
4.867	502.1	74.88	1446	515.3	63.63	1446	485.6	61.63	1446	500.5	49.75	1446	472.9	47.38	1446	482.9	32.75	1446	466.1	59.63	1446	522.9	49.38	1446
4.900
4.933	501.4	74.38	1448	514.5	63.63	1448	485.0	61.13	1448	499.8	48.63	1448	472.0	47.63	1448	481.6	32.50	1448	466.5	58.00	1448	522.4	47.88	1448
4.967
5.000	500.6	73.38	1450	513.6	63.00	1450	485.5	60.50	1450	498.4	47.25	1450	472.0	47.38	1450	480.8	32.13	1450	467.0	59.63	1450	519.3	42.13	1450
5.033
5.067	500.4	72.38	1452	513.3	62.00	1452	485.3	59.63	1452	497.5	45.88	1452	471.9	47.38	1452	479.6	31.63	1452	467.1	62.25	1452	515.6	36.50	1452
5.100
5.133	499.8	71.38	1454	513.0	61.25	1454	485.3	58.75	1454	496.9	44.63	1454	471.5	47.13	1454	478.3	31.00	1454	468.4	63.88	1454	511.1	29.38	1454
5.167
5.200	499.5	70.00	1456	513.0	60.38	1456	485.3	58.13	1456	496.3	43.88	1456	471.1	46.75	1456	477.0	30.50	1456	470.6	65.75	1456	505.4	26.00	1456
5.233
5.267	499.5	69.38	1458	512.6	59.88	1458	486.0	58.13	1458	495.5	42.75	1458	470.4	46.63	1458	475.9	30.00	1458	473.1	67.25	1458	501.6	23.63	1458
5.300
5.333	499.5	68.75	1460	512.4	58.38	1460	486.9	57.13	1460	495.1	41.63	1460	470.9	46.75	1460	475.3	29.63	1460	475.3	68.63	1460	498.3	20.75	1460
5.367
5.400	499.6	68.00	1462	512.4	57.25	1462	487.5	56.75	1462	495.1	40.63	1462	470.8	46.38	1462	475.3	29.63	1462	479.0	70.75	1462	497.0	19.25	1462
5.433
5.467	499.9	67.25	1464	512.8	56.50	1464	488.1	57.00	1464	494.8	40.00	1464	470.4	46.25	1464	475.0	29.38	1464	483.9	72.25	1464	495.9	18.88	1464
5.500
5.533	500.3	67.63	1466	512.5	56.13	1466	487.8	57.38	1466	493.6	40.13	1466	468.8	45.75	1466	474.9	29.50	1466	487.8	72.63	1466	493.9	18.63	1466
5.567
5.600	500.3	67.63	1468	511.8	56.13	1468	487.6	57.38	1468	492.8	40.63	1468	466.5	46.13	1468	474.5	29.88	1468	488.5	73.63	1468	491.8	18.75	1468
5.633
5.667	499.8	68.38	1470	511.1	56.13	1470	486.6	58.38	1470	491.9	41.00	1470	465.0	46.13	1470	474.0	31.00	1470	488.4	75.00	1470	490.3	19.38	1470
5.700
5.733	499.0	69.25	1472	509.9	56.13	1472	485.5	59.00	1472	490.8	42.00	1472	463.8	45.88	1472	474.1	31.75	1472	486.9	75.75	1472	489.4	20.50	1472
5.767
5.800	498.4	70.25	1474	508.6	56.13	1474	483.5	60.13	1474	489.4	43.38	1474	461.4	45.00	1474	474.1	31.88	1474	485.0	77.13	1474	488.5	21.75	1474
5.833
5.867	498.4	70.38	1476	507.1	56.25	1476	480.5	60.50	1476	488.5	44.25	1476	458.5	44.25	1476	473.8	33.75	1476	480.5	77.50	1476	487.8	23.50	1476
5.900
5.933	497.5	71.25	1478	505.8	56.88	1478	477.9	61.13	1478	487.1	45.25	1478	456.9	43.75	1478	473.1	34.50	1478	471.8	76.63	1478	487.8	24.38	1478
5.967
6.000	496.3	73.00	1480	503.1	57.50	1480	475.8	62.13	1480	485.5	46.88	1480	455.8	43.63	1480	472.3	35.50	1480	467.1	76.50	1480	488.6	27.00	1480
6.033
6.067	495.0	74.25	1482	501.6	58.63	1482	473.5	62.13	1482	484.6	48.00	1482	454.0	43.38	1482	471.9	36.50	1482	460.8	73.88	1482	491.1	29.38	1482
6.100
6.133	494.1	74.88	1484	500.5	59.25	1484	470.6	62.25	1484	483.8	49.38	1484	453.5	43.25	1484	471.4	36.88	1484	454.1	68.75	1484	493.4	32.88	1484
6.167
6.200	492.8	76.38	1486	499.0	60.38	1486	468.8	62.50	1486	482.8	51.00	1486	453.1	42.88	1486	470.5	37.13	1486	449.6	63.75	1486	495.4	36.75	1486
6.233
6.267	490.9	77.38	1488	496.4	62.25	1488	466.5	62.25	1488	482.0	52.00	1488	452.9	42.88	1488	470.5	37.13	1488	446.4	60.13	1488	497.1	42.63	1488
6.300
6.333	486.4	78.38	1490	494.8	63.38	1490	465.5	62.00	1490	481.4	53.25	1490	452.9	42.63	1490	470.8	37.13	1490	444.6	60.25	1490	499.1	49.38	1490
6.367
6.400	483.6	78.38	1492	494.0	64.13	1492	464.6	62.00	1492	480.9	53.75	1492	452.8	42.25	1492	470.1	35.63	1492	443.4	62.13	1492	500.0	53.13	1492
6.433
6.467	481.9	77.63	1494	493.1	65.13	1494	463.8	61.88	1494	480.9	54.13	1494	453.3	42.38	1494	470.0	34.75	1494	442.4	62.75	1494	499.4	57.00	1494
6.500
6.533	480.3	77.63	1496	492.0	65.88	1496	463.5	61.50	1496	480.9	54.13	1496	453.5	42.75	1496	470.3	33.38	1496	441.8	62.50	1496	500.5	59.63	1496
6.567
6.600	478.9	77.38	1498	491.5	66.50	1498	463.3	61.13	1498	480.9	54.13	1498	453.6	42.38	1498	469.4	32.75	1498	442.8	60.50	1498	500.4	61.25	1498
6.633
6.667	477.5	77.38	1500	491.1	67.25	1500	463.1	60.88	1500	480.8	53.63	1500	454.1	42.88	1500	468.5	31.63	1500	442.6	60.25	1500	500.9	60.25	1500
6.700
6.733	476.9	77.25	1502	491.1	68.00	1502	463.1	60.88	1502	480.8	53.13	1502	454.3	43.25	1502	467.9	30.50	1502	442.9	60.88	1502	501.6	59.63	1502
6.767
6.800	476.9	77.25	1504	491.1	68.00	1504	463.1	60.88	1504	480.5	52.50	1504	454.4	43.50	1504	467.5	30.88	1504	443.6	61.00	1504	501.3	57.25	1504
6.833
6.867	476.8	76.88	1506	491.1	68.00	1506	463.4	60.75	1506	480.1	51.50	1506	454.4	44.00	1506	466.4	30.75	1506	445.6	61.13	1506	502.4	52.25	1506
6.900
6.933	476.3	76.38	1508	491.1	68.00	1508	464.0	60.75	1508	479.8	50.63	1508	454.4	44.88	1508	465.3	30.63	1508	447.0	61.75	1508	500.9	46.00	1508
6.967
7.000	475.1	75.25	1510	490.9	68.13	1510	464.5	61.00	1510	479.3	49.88	1510	454.1	44.50	1510	464.6	30.50	1510	447.6	62.50	1510	498.1	39.00	1510
7.033
7.067	475.3	75.38	1512	491.0	68.25	1512	464.4	60.63	1512	478.9	49.25	1512	454.0	44.88	1512	463.8	30.50	1512	447.8	62.63	1512	493.4	33.88	1512
7.100
7.133	475.1	74.38	1514	490.9	67.88	1514	464.4	60.63	1514	478.0	48.00	1514	453.6	44.88	1514	462.8	30.75	1514	448.4	63.75	1514	489.0	30.13	1514
7.167
7.200	475.4	73.75	1516	490.8	67.25	1516	464.9	60.50	1516	477.5	47.25	1516	452.6	45.38	1516	461.9	30.88	1516	451.4	66.25	1516	485.6	25.00	1516
7.233
7.267	475.5	73.75	1518	490.8	65.88	1518	465.4	60.50	1518	477.1	46.88	1518	451.8	45.50	1518	460.6	30.88	1518	454.5	68.88	1518	484.5	24.13	1518
7.300
7.333	475.5	73.75	1520	490.8	64.50	1520	465.8	60.63	1520	476.4	46.25	1520	451.1	45.88	1520	460.5	32.00	1520	456.3	70.00	1520	483.3	24.38	1520
7.367
7.400	476.0	73.63	1522	490.3	64.00	1522	465.8	61.00	1522	475.8	46.13	1522	449.5	46.00	1522	460.1	32.00	1522	459.3	72.00	1522	480.6	24.38	1522
7.433
7.467	475.8	73.75	1524	489.5	63.88	1524	465.6	61.50	1524	474.6	46.25	1524	448.0	45.63	1524	459.9	32.00	1524	461.5	73.38	1524	477.9	24.38	1524
7.500
7.533	475.3	74.13	1526	488.8	63.88	1526	464.0	62.00	1526	473.5	46.38	1526	446.6	45.00	1526	459.1	32.38	1526	462.8	75.38	1526	476.8	25.13	1526
7.567
7.600	475.3	74.13	1528	487.8	63.63	1528	462.8	62.88	1528	472.6	47.00	1528	445.0	44.25	1528	458.3	33.00	1528	464.0	76.00	1528	475.5	25.13	1528
7.633
7.667	475.1	74.75	1530	486.9	63.25	1530	462.6	62.88	1530	471.6	47.50	1530	443.6	44.63	1530	458.3	34.13	1530	463.9	77.63	1530	473.4	25.50	1530
7.700
7.733	474.6	75.25	1532	485.9	63.25	1532	461.0	63.38	1532	470.0	48.38	1532	442.0	43.75	1532	458.3	34.88	1532	462.0	80.75	1532	473.0	26.38	1532
7.767
7.800	474.0	76.25	1534	484.6	63.25	1534	459.0	63.88	1534	468.9	48.75	1534	441.0	43.50	1534	458.3	35.50	1534	458.9	81.50	1534	473.3	27.00	1534
7.833
7.867	473.3	76.88	1536	483.8	63.25	1536	456.3	63.88	1536	467.9	49.63	1536	439.9	43.25	1536	457.6	36.50	1536	452.5	82.00	1536	474.0	30.00	1536
7.900
7.933	472.0	77.38	1538	482.3	63.63	1538	454.0	64.13	1538	466.0	50.25	1538	438.0	42.75	1538	456.8	37.63	1538	443.5	78.63	1538	474.6	33.75	1538
7.967
8.000	470.6	79.00	1540	480.1	64.75	1540	451.5	64.25	1540	464.6	51.50	1540	437.5	42.63	1540	455.9	38.75	1540	437.1	73.75	1540	474.0	35.88	1540
8.033
8.067	469.4	79.75	1542	478.5	65.50	1542	449.0	64.38	1542	463.1	52.75	1542	436.6	42.75	1542	455.3	40.25	1542	431.4	67.88	1542	473.8	38.13	1542
8.100
8.133	468.1	81.25	1544	475.8	67.00	1544	446.9	64.13	1544	462.5	54.38	1544	435.4	42.75	1544	454.0	40.38	1544	427.6	63.63	1544	473.4	40.25	1544
8.167
8.200	466.3	82.13	1546	474.4	67.50	1546	445.5	64.25	1546	462.3	55.63	1546	434.8	42.88	1546	453.3	41.00	1546	427.0	61.88	1546	473.6	43.63	1546
8.233
8.267	463.9	82.38	1548	473.0	68.25	1548	443.5	64.25	1548	461.1	57.00	1548	434.8	42.88	1548	453.4	41.25	1548	424.5	63.38	1548	476.9	48.25	1548
8.300
8.333	461.5	82.75	1550	471.5	69.88	1550	442.3	64.25	1550	459.9	58.13	1550	434.8	42.88	1550	453.0	41.13	1550	421.9	64.13	1550	478.5	54.13	1550
8.367
8.400	459.3	82.75	1552	469.9	70.63	1552	442.3	64.13	1552	459.4	58.38	1552	434.8	42.88	1552	453.0	39.88	1552	421.3	61.63	1552	480.6	59.25	1552
8.433
8.467	457.6	82.63	1554	468.5	70.88	1554	442.1	63.13	1554	459.5	58.00	1554	435.1	43.00	1554	452.0	37.50	1554	421.3	57.88	1554	479.9	63.00	1554
8.500
8.533	456.1	82.13	1556	468.3	71.38	1556	442.0	62.50	1556	459.5	58.00	1556	435.4	43.25	1556	452.4	36.63	1556	421.3	54.63	1556	479.5	65.63	1556
8.567
8.600	455.4	81.75	1558	468.4	72.13	1558	442.0	61.38	1558	460.0	57.13	1558	436.1	43.00	1558	452.3	35.25	1558	420.9	53.50	1558	479.3	66.25	1558
8.633
8.667	454.1	81.13	1560	468.5	72.75	1560	442.4	60.88	1560	459.9	56.25	1560	436.4	42.88	1560	452.3	33.75	1560	422.0	54.88	1560	479.5	64.63	1560
8.700
8.733	453.3	79.88	1562	468.5	73.13	1562	442.5	60.13	1562	460.0	56.25	1562	436.5	42.50	1562	450.9	33.50	1562	422.1	54.25	1562	479.8	64.38	1562
8.767
8.800	452.8	79.63	1564	468.1	73.63	1564	442.5	59.38	1564	459.5	55.75	1564	436.5	42.50	1564	450.1	32.88	1564	423.3	51.75	1564	479.6	64.50	1564
8.833
8.867	451.8	79.50	1566	467.6	74.00	1566	442.5	59.38	1566	459.5	55.50	1566	436.0	42.63	1566	449.0	32.63	1566	423.8	52.25	1566	480.5	62.50	1566
8.900
8.933	449.8	79.13	1568	466.5	74.13	1568	442.1	59.63	1568	459.0	55.00	1568	435.3	42.75	1568	448.5	32.38	1568	424.4	53.50	1568	481.0	57.75	1568
8.967
9.000	449.9	78.63	1570	466.5	74.13	1570	441.6	60.00	1570	458.5	54.25	1570	434.4	42.75	1570	448.3	32.38	1570	424.8	55.63	1570	480.9	52.00	1570
9.033
9.067	449.8	77.88	1572	466.5	74.13	1572	441.5	60.50	1572	457.9	53.63	1572	434.4	42.75	1572	447.3	31.88	1572	424.9	57.88	1572	479.9	46.63	1572
9.100
9.133	449.6	77.38	1574	466.3	73.75	1574	441.4	60.88	1574	457.6	52.13	1574	433.8	42.88	1574	446.3	31.25	1574	425.4	60.00	1574	475.6	41.38	1574
9.167
9.200	450.0	77.13	1576	465.8	72.50	1576	442.0	60.88	1576	457.1	51.13	1576	433.1	43.13	1576	445.4	31.13	1576	425.6	64.13	1576	472.6	37.00	1576
9.233
9.267	450.0	76.50	1578	465.9	72.00	1578	442.4	60.50	1578	457.0	50.00	1578	432.5	43.13	1578	444.4	30.38	1578	427.1	68.25	1578	470.0	32.75	1578
9.300
9.333	450.0	75.75	1580	465.9	71.25	1580	442.8	60.38	1580	456.9	48.88	1580	432.3	43.00	1580	444.0	30.25	1580	428.4	70.75	1580	469.4	30.50	1580
9.367
9.400	450.0	75.25	1582	466.0	71.00	1582	443.1	60.38	1582	456.8	48.13	1582	431.5	42.75	1582	443.8	30.00	1582	430.5	72.63	1582	468.6	29.38	1582
9.433
9.467	450.0	74.75	1584	466.0	70.75	1584	443.3	60.25	1584	456.6	47.75	1584	431.4	42.75	1584	443.8	30.13	1584	433.1	74.88	1584	466.5	28.25	1584
9.500
9.533	450.0	74.75	1586	465.9	69.75	1586	443.3	60.25	1586	455.6	47.38	1586	430.4	42.38	1586	443.0	30.13	1586	435.3	76.75	1586	464.5	27.50	1586
9.567
9.600	449.8	74.75	1588	465.1	68.63	1588	442.0	60.38	1588	453.6	47.38	1588	429.0	42.13	1588	442.0	30.25	1588	436.5	77.63	1588	462.4	26.75	1588
9.633
9.667	449.0	75.00	1590	464.6	68.25	1590	441.0	60.38	1590	452.9	47.50	1590	427.4	41.75	1590	441.6	31.00	1590	435.1	79.13	1590	460.1	27.50	1590
9.700
9.733	448.4	75.50	1592	463.8	67.75	1592	439.5	60.38	1592	451.6	47.88	1592	426.3	40.88	1592	440.6	31.75	1592	435.3	81.00	1592	456.5	26.88	1592
9.767
9.800	447.8	75.88	1594	462.4	67.50	1594	437.6	60.50	1594	450.3	48.38	1594	424.8	40.63	1594	439.8	32.25	1594	435.0	82.38	1594	456.9	28.13	1594
9.833
9.867	447.0	76.38	1596	461.0	67.13	1596	435.9	60.88	1596	448.9	48.88	1596	423.0	40.50	1596	438.1	33.00	1596	433.4	83.00	1596	454.3	28.25	1596
9.900
9.933	445.8	76.88	1598	459.5	66.63	1598	433.9	61.25	1598	447.6	49.63	1598	420.6	39.50	1598	437.4	33.63	1598	427.6	81.38	1598	455.1	29.38	1598
9.967
10.000	444.9	78.13	1600	457.3	66.88	1600	431.6	62.25	1600	445.6	50.50	1600	419.1	39.75	1600	436.6	34.38	1600	423.0	77.75	1600	455.4	33.38	1600
10.033
10.067	443.1	78.75	1602	455.5	67.38	1602	428.4	61.75	1602	443.6	51.00	1602	417.3	38.63	1602	434.9	35.63	1602	415.6	73.25	1602	454.1	37.00	1602
10.100
10.133	441.9	79.88	1604	453.6	67.38	1604	425.9	61.38	1604	441.9	51.88	1604	415.9	38.38	1604	433.4	36.63	1604	408.9	67.63	1604	453.0	40.00	1604
10.167
10.200	440.1	80.25	1606	451.8	67.63	1606	423.8	61.13	1606	439.5	53.00	1606	414.9	37.88	1606	433.0	37.00	1606	403.6	61.75	1606	452.6	43.13	1606
10.233
10.267	439.1	80.63	1608	449.9	68.00	1608	421.3	60.00	1608	438.8	54.00	1608	414.6	37.38	1608	433.0	37.38	1608	404.5	55.63	1608	452.9	45.63	1608
10.300
10.333	437.0	81.00	1610	448.9	68.63	1610	420.8	59.00	1610	438.9	54.63	1610	414.8	36.75	1610	433.0	37.38	1610	404.5	49.75	1610	454.3	48.38	1610
10.367
10.400	435.1	81.13	1612	447.6	69.25	1612	420.3	58.25	1612	438.3	55.75	1612	414.8	36.75	1612	433.3	37.63	1612	402.8	50.88	1612	454.9	51.38	1612
10.433
10.467	432.1	81.00	1614	446.0	70.25	1614	419.1	58.63	1614	436.5	57.00	1614	415.0	36.63	1614	433.4	37.00	1614	399.9	52.38	1614	456.8	56.88	1614
10.500
10.533	430.5	80.63	1616	444.6	71.13	1616	417.6	58.00	1616	436.3	57.13	1616	415.1	36.63	1616	433.4	36.88	1616	397.6	51.50	1616	456.1	61.75	1616
10.567
10.600	428.4	80.63	1618	442.1	72.38	1618	417.1	56.88	1618	435.5	57.63	1618	415.1	36.63	1618	433.1	36.13	1618	397.6	48.63	1618	454.9	65.75	1618
10.633
10.667	426.5	80.25	1620	441.4	72.88	1620	417.1	56.88	1620	435.3	58.13	1620	415.1	36.63	1620	432.8	35.00	1620	398.5	47.38	1620	453.9	70.00	1620
10.700
10.733	424.9	79.38	1622	440.8	73.63	1622	416.8	56.88	1622	435.3	58.13	1622	414.9	37.38	1622	432.3	33.63	1622	397.6	46.25	1622	453.9	70.88	1622
10.767
10.800	423.6	79.13	1624	439.6	75.00	1624	416.4	57.00	1624	434.5	58.00	1624	414.4	38.13	1624	430.5	32.13	1624	397.5	47.63	1624	453.6	71.75	1624
10.833
10.867	423.3	79.13	1626	438.9	75.88	1626	415.8	57.25	1626	433.4	58.13	1626	413.9	39.00	1626	429.9	31.75	1626	396.4	51.13	1626	452.4	72.13	1626
10.900
10.933	422.3	79.13	1628	438.1	76.50	1628	415.6	57.50	1628	433.3	57.38	1628	413.1	39.75	1628	429.3	31.75	1628	396.4	52.50	1628	452.4	70.50	1628
10.967
11.000	421.8	78.88	1630	438.1	76.50	1630	415.6	58.00	1630	433.3	57.38	1630	412.8	40.88	1630	428.4	32.00	1630	396.4	54.00	1630	452.6	67.88	1630
11.033
11.067	421.8	78.25	1632	438.1	75.75	1632	415.6	58.00	1632	433.5	56.75	1632	412.5	41.13	1632	427.8	31.50	1632	396.4	57.88	1632	453.6	63.75	1632
11.100
11.133	421.5	78.00	1634	438.0	75.63	1634	415.6	58.00	1634	433.5	55.75	1634	412.3	41.25	1634	426.9	31.25	1634	398.1	62.38	1634	455.5	57.75	1634
11.167
11.200	421.5	77.13	1636	438.0	75.63	1636	416.3	58.00	1636	433.5	54.50	1636	411.3	41.50	1636	426.1	30.75	1636	399.6	66.38	1636	454.0	50.63	1636
11.233
11.267	421.6	76.38	1638	438.0	75.63	1638	416.8	58.50	1638	433.5	53.50	1638	410.4	41.75	1638	425.8	30.50	1638	400.3	68.50	1638	451.9	41.88	1638
11.300
11.333	422.0	76.00	1640	438.5	74.63	1640	416.9	58.75	1640	432.9	51.50	1640	410.3	41.25	1640	424.8	30.25	1640	400.8	69.63	1640	447.9	36.00	1640
11.367
11.400	422.5	75.50	1642	438.6	74.13	1642	417.0	59.25	1642	432.5	50.25	1642	409.6	41.13	1642	423.0	30.25	1642	401.8	70.50	1642	445.4	32.50	1642
11.433
11.467	422.8	75.63	1644	438.9	73.38	1644	417.0	59.25	1644	432.4	49.75	1644	408.6	41.13	1644	421.9	30.13	1644	403.0	71.13	1644	444.3	31.75	1644
11.500
11.533	422.8	75.75	1646	439.0	72.38	1646	417.0	59.25	1646	431.5	49.25	1646	407.1	41.13	1646	421.1	30.13	1646	404.1	72.75	1646	444.0	31.63	1646
11.567
11.600	422.8	75.75	1648	439.0	71.38	1648	417.0	59.25	1648	430.3	48.75	1648	406.0	41.13	1648	421.0	30.75	1648	405.0	73.25	1648	442.4	30.50	1648
11.633
11.667	422.8	75.88	1650	438.9	70.38	1650	416.1	59.75	1650	429.1	48.88	1650	405.4	40.75	1650	420.4	31.13	1650	405.4	74.25	1650	442.1	30.88	1650
11.700
11.733	422.8	75.88	1652	438.6	70.25	1652	414.8	59.88	1652	428.4	48.88	1652	403.9	39.88	1652	420.1	31.13	1652	406.5	77.00	1652	441.0	30.75	1652
11.767
11.800	422.4	76.00	1654	437.5	70.25	1654	414.3	59.75	1654	427.6	48.88	1654	403.6	39.50	1654	419.3	31.88	1654	407.3	78.88	1654	438.4	30.50	1654
11.833
11.867	421.5	77.00	1656	436.8	69.75	1656	413.3	60.00	1656	427.1	49.13	1656	402.9	38.88	1656	418.8	32.38	1656	407.3	78.88	1656	437.0	30.88	1656
11.900
11.933	420.4	77.75	1658	435.9	69.38	1658	412.1	60.00	1658	426.3	49.38	1658	400.9	38.00	1658	418.4	33.00	1658	406.1	78.63	1658	436.8	31.25	1658
11.967
12.000	419.5	77.88	1660	434.5	69.38	1660	409.8	60.25	1660	424.6	50.00	1660	399.9	37.38	1660	417.8	33.75	1660	403.9	77.88	1660	435.9	33.13	1660
12.033
12.067	417.9	78.13	1662	432.6	69.38	1662	407.4	60.63	1662	422.9	50.38	1662	398.6	36.88	1662	416.3	34.63	1662	400.4	76.38	1662	435.0	35.13	1662
12.100
12.133	416.1	78.63	1664	430.4	69.13	1664	405.3	60.38	1664	421.0	51.00	1664	397.4	36.25	1664	415.1	35.50	1664	395.1	74.25	1664	434.3	36.38	1664
12.167
12.200	413.9	79.25	1666	428.4	69.13	1666	402.5	59.88	1666	418.4	52.00	1666	395.6	34.75	1666	414.0	36.13	1666	388.3	70.75	1666	432.4	40.25	1666
12.233
12.267	411.8	79.13	1668	426.6	69.50	1668	399.8	58.25	1668	416.9	52.38	1668	394.4	33.63	1668	412.6	36.88	1668	383.0	64.25	1668	430.8	42.63	1668
12.300
12.333	409.9	79.13	1670	424.1	69.38	1670	398.0	57.38	1670	415.9	53.13	1670	393.9	33.00	1670	411.5	36.88	1670	380.8	58.50	1670	429.8	45.75	1670
12.367
12.400	408.3	79.38	1672	423.6	69.38	1672	396.8	57.00	1672	413.6	54.63	1672	393.4	32.75	1672	411.4	37.50	1672	378.4	51.63	1672	429.4	48.75	1672
12.433
12.467	406.6	79.38	1674	421.4	69.38	1674	395.5	56.25	1674	413.4	54.88	1674	393.4	32.13	1674	411.1	37.50	1674	378.0	49.00	1674	430.4	50.75	1674
12.500
12.533	405.0	79.38	1676	420.1	69.88	1676	394.4	55.50	1676	413.0	55.25	1676	393.4	31.88	1676	411.1	37.00	1676	377.8	47.75	1676	431.4	56.00	1676
12.567
12.600	402.9	79.38	1678	418.3	69.88	1678	393.6	54.88	1678	412.1	55.88	1678	393.0	32.00	1678	411.0	36.50	1678	376.4	45.50	1678	431.8	59.63	1678
12.633
12.667	401.0	78.75	1680	416.5	70.75	1680	393.5	53.75	1680	411.0	56.63	1680	393.0	32.00	1680	411.0	35.38	1680	375.6	42.88	1680	431.1	64.13	1680
12.700
12.733	399.0	77.75	1682	414.8	71.75	1682	392.8	52.63	1682	411.0	56.63	1682	393.5	31.75	1682	410.8	34.63	1682	376.5	39.13	1682	430.6	67.38	1682
12.767
12.800	397.0	76.75	1684	413.6	72.38	1684	392.6	52.38	1684	410.6	56.63	1684	393.5	32.13	1684	410.9	33.25	1684	376.0	40.13	1684	429.5	69.75	1684
12.833
12.867	396.0	75.75	1686	412.6	73.38	1686	392.8	51.75	1686	410.5	56.25	1686	393.5	32.13	1686	410.9	31.75	1686	376.0	40.88	1686	427.9	70.88	1686
12.900
12.933	395.5	74.88	1688	411.8	73.25	1688	393.1	51.50	1688	410.8	55.13	1688	394.0	32.38	1688	410.9	30.50	1688	376.0	42.13	1688	426.9	70.75	1688
12.967
13.000	394.9	73.88	1690	410.9	73.25	1690	393.1	51.50	1690	410.6	54.38	1690	394.0	32.38	1690	410.9	30.00	1690	376.9	41.13	1690	425.0	71.75	1690
13.033
13.067	394.3	72.63	1692	410.5	73.25	1692	393.3	51.38	1692	410.6	54.38	1692	394.0	32.63	1692	410.9	29.13	1692	377.1	39.38	1692	425.6	70.75	1692
13.100
13.133	394.0	72.00	1694	410.4	73.38	1694	393.4	51.13	1694	411.0	53.88	1694	394.0	32.88	1694	410.6	28.75	1694	377.9	39.00	1694	427.6	68.38	1694
13.167
13.200	393.8	71.38	1696	410.3	73.88	1696	393.4	51.13	1696	411.0	53.50	1696	394.0	32.88	1696	409.9	27.75	1696	378.3	39.38	1696	430.4	64.38	1696
13.233
13.267	393.8	70.88	1698	409.8	73.88	1698	393.4	51.13	1698	411.0	52.63	1698	393.3	33.13	1698	409.1	27.25	1698	377.8	40.63	1698	432.8	56.13	1698
13.300
13.333	393.8	69.88	1700	409.3	73.75	1700	393.4	51.13	1700	411.0	51.50	1700	392.4	34.00	1700	407.8	26.88	1700	376.4	41.75	1700	431.8	49.88	1700
