## Supplementary material for "Trunk muscle activity across various trunk–limb coordination patterns in centipede locomotion": Data S1: rubi-swim-#3-1-track.csv

#multi:
	mass A			mass B			mass C			mass D			mass E			mass F			mass G			mass H
t	x	y	frame	x	y	frame	x	y	frame	x	y	frame	x	y	frame	x	y	frame	x	y	frame	x	y	frame
0.000	315.8	-22.75	1200	301.5	-21.50	1200	309.9	1.375	1200	296.3	-6.000	1200	296.1	19.63	1200	287.9	7.000	1200	318.6	18.75	1200	283.8	-13.00	1200
0.033
0.067	316.4	-22.50	1202	301.9	-21.38	1202	310.3	2.250	1202	297.0	-6.125	1202	296.0	19.63	1202	288.1	6.500	1202	318.0	18.88	1202	283.8	-14.25	1202
0.100
0.133	316.6	-22.38	1204	302.4	-21.00	1204	309.9	2.625	1204	297.0	-6.250	1204	295.5	19.13	1204	287.8	6.375	1204	316.3	19.50	1204	284.4	-15.75	1204
0.167
0.200	316.9	-22.25	1206	302.5	-21.13	1206	309.6	2.625	1206	297.6	-7.375	1206	294.9	18.38	1206	287.5	5.500	1206	314.4	19.88	1206	285.0	-17.00	1206
0.233
0.267	317.0	-22.00	1208	302.6	-21.13	1208	308.8	2.375	1208	297.6	-7.500	1208	293.6	17.88	1208	286.1	4.250	1208	312.5	20.75	1208	286.6	-19.00	1208
0.300
0.333	317.1	-21.00	1210	303.0	-21.38	1210	307.9	2.375	1210	297.6	-8.375	1210	292.4	17.00	1210	285.0	3.500	1210	310.4	21.63	1210	287.5	-21.00	1210
0.367
0.400	317.3	-19.63	1212	303.4	-21.88	1212	307.1	2.375	1212	298.1	-8.875	1212	291.4	16.25	1212	284.3	2.625	1212	307.8	22.00	1212	287.6	-22.75	1212
0.433
0.467	317.6	-19.13	1214	303.6	-22.00	1214	306.4	2.250	1214	298.1	-9.875	1214	290.9	15.25	1214	283.3	1.875	1214	306.4	22.00	1214	288.5	-24.63	1214
0.500
0.533	317.5	-18.50	1216	303.9	-22.13	1216	305.3	2.250	1216	297.8	-10.38	1216	290.0	14.50	1216	281.1	0.875	1216	305.1	22.00	1216	289.1	-26.88	1216
0.567
0.600	317.5	-18.13	1218	303.9	-22.13	1218	304.5	2.125	1218	297.5	-10.88	1218	288.9	13.50	1218	280.1	0.375	1218	303.8	21.75	1218	288.6	-26.63	1218
0.633
0.667	317.5	-18.00	1220	304.0	-22.38	1220	303.0	1.625	1220	297.3	-11.38	1220	288.1	12.63	1220	279.6	-0.250	1220	302.3	21.38	1220	288.6	-27.25	1220
0.700
0.733	317.4	-17.75	1222	304.1	-22.63	1222	302.1	1.500	1222	296.9	-11.88	1222	287.4	11.75	1222	278.0	-0.875	1222	299.0	20.13	1222	288.6	-27.25	1222
0.767
0.800	317.4	-17.50	1224	304.1	-22.63	1224	301.3	1.375	1224	296.8	-12.88	1224	286.9	11.13	1224	277.0	-1.000	1224	297.4	19.63	1224	288.9	-27.63	1224
0.833
0.867	317.0	-16.75	1226	304.1	-22.63	1226	300.8	1.375	1226	296.3	-13.25	1226	286.4	10.50	1226	276.5	-1.000	1226	296.6	19.25	1226	288.9	-28.25	1226
0.900
0.933	317.0	-15.88	1228	304.4	-22.50	1228	300.4	1.375	1228	296.5	-13.50	1228	286.4	10.13	1228	276.3	-1.250	1228	297.5	19.25	1228	290.8	-28.88	1228
0.967
1.000	317.5	-15.75	1230	305.0	-22.50	1230	300.1	1.375	1230	296.4	-13.63	1230	286.3	9.375	1230	276.3	-1.250	1230	297.9	19.25	1230	290.8	-28.38	1230
1.033
1.067	317.5	-15.38	1232	305.3	-22.50	1232	300.1	1.375	1232	296.8	-13.88	1232	286.4	9.000	1232	276.3	-1.250	1232	298.3	19.00	1232	291.3	-27.88	1232
1.100
1.133	317.6	-14.88	1234	305.6	-22.38	1234	300.1	1.375	1234	296.8	-14.13	1234	286.5	8.875	1234	276.3	-1.250	1234	299.4	18.50	1234	292.0	-27.50	1234
1.167
1.200	317.6	-15.00	1236	305.6	-22.38	1236	300.4	1.375	1236	296.8	-14.25	1236	286.9	8.875	1236	275.8	-1.000	1236	300.9	18.25	1236	293.1	-27.50	1236
1.233
1.267	317.6	-15.25	1238	305.6	-22.38	1238	300.9	1.000	1238	296.4	-14.63	1238	287.1	8.750	1238	275.8	-0.875	1238	301.4	17.88	1238	293.5	-27.25	1238
1.300
1.333	317.6	-15.25	1240	305.6	-22.38	1240	301.1	0.625	1240	295.9	-14.50	1240	287.6	8.625	1240	275.8	0.125	1240	303.1	17.63	1240	293.5	-27.13	1240
1.367
1.400	317.6	-15.25	1242	305.6	-22.38	1242	301.4	0.250	1242	295.9	-14.38	1242	288.1	8.625	1242	275.8	0.625	1242	304.0	17.00	1242	291.6	-26.75	1242
1.433
1.467	317.6	-15.25	1244	305.9	-22.38	1244	301.6	0.250	1244	295.9	-14.63	1244	288.8	8.750	1244	276.1	0.875	1244	305.0	17.00	1244	291.6	-26.75	1244
1.500
1.533	317.6	-14.88	1246	306.1	-22.50	1246	301.6	0.250	1246	295.9	-15.13	1246	289.6	8.625	1246	276.1	1.250	1246	305.9	16.63	1246	292.4	-26.50	1246
1.567
1.600	317.6	-14.63	1248	306.1	-22.50	1248	301.6	0.250	1248	296.3	-15.00	1248	290.4	8.625	1248	276.1	1.875	1248	306.9	16.13	1248	292.6	-26.38	1248
1.633
1.667	317.6	-14.63	1250	306.1	-22.50	1250	301.6	0.000	1250	295.8	-15.13	1250	290.8	8.625	1250	276.5	2.750	1250	307.9	15.63	1250	292.6	-26.38	1250
1.700
1.733	317.3	-14.38	1252	306.1	-22.50	1252	301.8	-0.375	1252	295.8	-15.13	1252	290.8	8.625	1252	276.6	2.750	1252	308.6	14.75	1252	293.3	-26.38	1252
1.767
1.800	316.9	-14.38	1254	306.1	-22.75	1254	301.9	-0.500	1254	295.6	-15.00	1254	291.0	8.750	1254	276.6	3.125	1254	309.0	14.25	1254	293.4	-26.38	1254
1.833
1.867	316.5	-14.38	1256	306.0	-22.75	1256	301.9	-0.625	1256	295.1	-14.88	1256	291.5	8.500	1256	276.6	3.125	1256	309.8	14.13	1256	293.4	-26.38	1256
1.900
1.933	316.5	-14.38	1258	306.0	-22.75	1258	302.0	-0.750	1258	294.9	-14.88	1258	291.5	8.500	1258	276.8	3.250	1258	310.1	13.25	1258	292.8	-26.38	1258
1.967
2.000	316.4	-14.38	1260	306.0	-22.75	1260	302.1	-0.875	1260	294.5	-14.75	1260	291.5	8.750	1260	276.8	3.500	1260	310.8	11.75	1260	291.9	-27.13	1260
2.033
2.067	316.1	-14.50	1262	305.6	-22.75	1262	302.1	-0.875	1262	293.5	-14.38	1262	291.6	8.750	1262	277.0	3.625	1262	312.0	11.00	1262	289.8	-27.50	1262
2.100
2.133	316.0	-14.63	1264	305.3	-23.00	1264	302.1	-1.125	1264	292.4	-13.75	1264	291.9	8.750	1264	277.3	4.125	1264	312.9	10.25	1264	286.4	-27.13	1264
2.167
2.200	315.9	-14.88	1266	305.3	-23.38	1266	302.3	-1.750	1266	292.4	-13.38	1266	292.3	8.875	1266	277.8	4.875	1266	314.4	9.250	1266	283.5	-26.25	1266
2.233
2.267	316.0	-15.25	1268	304.9	-23.63	1268	302.5	-1.625	1268	291.9	-12.63	1268	292.8	9.000	1268	278.0	5.125	1268	315.9	7.625	1268	280.8	-23.00	1268
2.300
2.333	315.6	-15.88	1270	304.8	-24.25	1270	302.9	-1.875	1270	291.8	-12.00	1270	293.5	9.625	1270	278.3	5.750	1270	316.3	6.875	1270	279.0	-20.00	1270
2.367
2.400	315.5	-16.38	1272	304.0	-25.00	1272	303.4	-2.375	1272	291.6	-12.00	1272	293.6	9.750	1272	278.9	6.625	1272	317.1	5.750	1272	277.8	-18.88	1272
2.433
2.467	315.1	-17.25	1274	303.4	-25.25	1274	303.9	-2.875	1274	291.5	-11.63	1274	293.8	10.38	1274	279.0	6.750	1274	318.5	4.375	1274	276.5	-17.75	1274
2.500
2.533	314.8	-17.75	1276	302.8	-25.38	1276	303.6	-2.500	1276	291.1	-11.38	1276	293.8	11.88	1276	279.3	7.000	1276	320.0	2.625	1276	275.3	-16.38	1276
2.567
2.600	314.4	-18.50	1278	302.3	-25.38	1278	303.8	-2.875	1278	290.8	-11.13	1278	294.0	12.75	1278	279.5	7.125	1278	322.0	0.125	1278	273.3	-14.50	1278
2.633
2.667	313.8	-19.13	1280	301.1	-25.75	1280	303.8	-3.375	1280	290.5	-10.88	1280	294.1	13.25	1280	279.8	7.375	1280	322.3	-2.125	1280	272.0	-13.88	1280
2.700
2.733	313.0	-20.00	1282	300.4	-26.25	1282	303.9	-4.125	1282	290.4	-10.75	1282	294.1	13.75	1282	279.8	7.625	1282	322.5	-3.625	1282	271.9	-13.88	1282
2.767
2.800	312.5	-20.50	1284	299.6	-26.50	1284	304.0	-4.750	1284	290.1	-10.75	1284	294.0	14.13	1284	279.8	7.625	1284	322.3	-5.625	1284	271.9	-13.88	1284
2.833
2.867	311.6	-21.25	1286	298.9	-26.75	1286	303.9	-5.625	1286	289.5	-10.75	1286	293.9	14.50	1286	279.8	7.625	1286	321.8	-8.250	1286	271.6	-13.75	1286
2.900
2.933	311.1	-22.50	1288	298.1	-27.00	1288	303.6	-6.000	1288	288.9	-10.63	1288	293.4	14.88	1288	279.8	7.625	1288	321.8	-10.50	1288	270.6	-13.50	1288
2.967
3.000	310.6	-23.63	1290	297.3	-27.38	1290	303.6	-5.750	1290	289.1	-10.75	1290	293.1	15.13	1290	279.8	7.625	1290	321.1	-10.50	1290	270.5	-12.75	1290
3.033
3.067	310.4	-24.50	1292	296.5	-27.38	1292	303.6	-5.750	1292	289.3	-10.63	1292	293.0	15.38	1292	279.9	7.500	1292	321.9	-9.375	1292	270.5	-12.75	1292
3.100
3.133	310.0	-25.00	1294	296.0	-27.25	1294	303.6	-5.375	1294	289.3	-10.25	1294	293.0	16.00	1294	280.3	7.375	1294	322.6	-6.375	1294	271.0	-13.63	1294
3.167
3.200	310.0	-25.00	1296	295.6	-26.13	1296	303.6	-4.375	1296	289.3	-10.25	1296	292.9	16.25	1296	280.5	7.250	1296	323.3	-3.375	1296	270.9	-14.00	1296
3.233
3.267	310.0	-25.00	1298	295.6	-25.38	1298	303.6	-3.875	1298	289.3	-9.625	1298	292.8	16.50	1298	280.5	7.250	1298	322.9	1.125	1298	271.6	-14.63	1298
3.300
3.333	310.0	-25.00	1300	295.8	-25.13	1300	303.6	-2.875	1300	289.9	-9.250	1300	292.4	16.75	1300	280.5	7.250	1300	321.1	5.375	1300	272.9	-16.00	1300
3.367
3.400	310.3	-25.00	1302	296.3	-24.63	1302	303.6	-2.500	1302	290.4	-8.625	1302	292.4	16.75	1302	280.5	7.250	1302	320.0	8.375	1302	272.9	-16.00	1302
3.433
3.467	310.6	-24.63	1304	296.5	-24.25	1304	304.3	-1.500	1304	290.5	-8.250	1304	292.3	16.88	1304	280.5	7.250	1304	319.0	11.00	1304	273.1	-16.13	1304
3.500
3.533	310.8	-24.25	1306	296.8	-23.75	1306	304.5	-1.125	1306	290.8	-8.250	1306	292.1	17.75	1306	280.5	7.250	1306	317.6	12.38	1306	273.1	-16.13	1306
3.567
3.600	311.0	-23.63	1308	296.8	-23.75	1308	304.5	-0.625	1308	291.0	-8.250	1308	291.9	18.13	1308	280.5	7.375	1308	316.6	13.50	1308	273.6	-17.00	1308
3.633
3.667	311.1	-23.13	1310	296.8	-23.75	1310	304.4	-0.125	1310	291.5	-8.250	1310	291.9	18.13	1310	280.5	7.375	1310	316.0	14.38	1310	275.3	-18.13	1310
3.700
3.733	311.3	-22.63	1312	297.0	-23.63	1312	304.3	0.125	1312	291.5	-8.250	1312	291.6	17.75	1312	280.4	7.750	1312	314.6	15.38	1312	276.1	-19.88	1312
3.767
3.800	311.6	-21.75	1314	297.3	-23.38	1314	304.1	0.625	1314	291.8	-8.500	1314	291.6	17.75	1314	280.4	7.750	1314	313.1	16.25	1314	276.3	-21.50	1314
3.833
3.867	311.6	-21.25	1316	297.6	-23.63	1316	303.8	1.000	1316	291.8	-8.375	1316	291.1	17.63	1316	280.4	7.250	1316	312.5	16.88	1316	277.0	-23.38	1316
3.900
3.933	312.0	-20.25	1318	298.0	-23.63	1318	303.6	1.125	1318	291.8	-8.625	1318	290.5	17.25	1318	279.9	6.750	1318	312.4	17.13	1318	277.9	-24.75	1318
3.967
4.000	312.1	-19.75	1320	298.0	-23.63	1320	302.8	1.250	1320	291.5	-8.625	1320	289.9	17.25	1320	279.4	6.375	1320	311.9	17.13	1320	279.8	-25.88	1320
4.033
4.067	312.1	-19.63	1322	298.3	-23.88	1322	302.5	1.250	1322	291.5	-9.000	1322	289.1	17.00	1322	278.8	6.250	1322	311.0	16.88	1322	281.3	-26.50	1322
4.100
4.133	312.1	-19.25	1324	298.5	-24.13	1324	302.4	1.125	1324	291.5	-9.375	1324	288.3	16.50	1324	277.8	5.750	1324	309.9	16.88	1324	281.9	-27.75	1324
4.167
4.200	312.1	-19.13	1326	298.5	-24.13	1326	301.8	1.125	1326	291.4	-9.625	1326	287.4	16.00	1326	277.1	5.375	1326	307.4	17.13	1326	282.1	-29.63	1326
4.233
4.267	312.1	-19.13	1328	298.9	-24.75	1328	300.5	1.000	1328	290.8	-10.25	1328	287.3	15.88	1328	276.1	5.000	1328	306.4	17.13	1328	283.6	-30.88	1328
4.300
4.333	311.9	-19.00	1330	299.3	-24.88	1330	299.8	0.750	1330	290.1	-10.88	1330	286.5	15.00	1330	275.0	4.875	1330	305.4	17.13	1330	284.8	-32.25	1330
4.367
4.400	311.5	-18.38	1332	299.4	-25.38	1332	299.1	0.250	1332	289.5	-11.63	1332	285.9	14.38	1332	274.6	4.625	1332	306.3	16.88	1332	286.3	-33.88	1332
4.433
4.467	311.0	-18.38	1334	299.4	-25.88	1334	298.8	-0.625	1334	288.8	-12.50	1334	285.5	14.00	1334	273.6	4.125	1334	305.6	16.88	1334	287.0	-35.38	1334
4.500
4.533	310.4	-18.50	1336	299.1	-26.75	1336	297.3	-1.125	1336	288.3	-13.13	1336	284.8	13.13	1336	272.6	3.500	1336	304.8	16.13	1336	287.0	-35.88	1336
4.567
4.600	309.8	-18.50	1338	299.0	-27.63	1338	296.4	-1.625	1338	287.3	-13.88	1338	284.5	11.88	1338	271.6	3.000	1338	302.4	15.63	1338	284.8	-35.88	1338
4.633
4.667	309.1	-18.63	1340	298.8	-28.38	1340	295.1	-2.125	1340	285.9	-14.00	1340	284.3	10.88	1340	270.8	2.750	1340	301.6	15.13	1340	282.6	-36.63	1340
4.700
4.733	308.4	-18.50	1342	298.4	-28.63	1342	294.4	-3.250	1342	284.8	-14.38	1342	283.9	10.38	1342	269.5	2.875	1342	302.0	14.00	1342	279.9	-35.88	1342
4.767
4.800	308.0	-18.50	1344	298.0	-28.75	1344	294.6	-3.375	1344	284.3	-14.50	1344	283.9	9.750	1344	269.6	2.750	1344	302.8	13.13	1344	276.4	-32.88	1344
4.833
4.867	307.5	-18.75	1346	297.6	-28.88	1346	294.0	-3.875	1346	283.1	-14.63	1346	283.9	9.375	1346	269.3	3.125	1346	303.9	11.63	1346	272.1	-30.75	1346
4.900
4.933	307.1	-18.75	1348	297.4	-29.00	1348	293.0	-4.625	1348	281.9	-14.75	1348	283.6	8.875	1348	268.9	4.500	1348	304.4	10.13	1348	268.1	-28.75	1348
4.967
5.000	305.8	-18.88	1350	297.0	-29.50	1350	292.5	-4.875	1350	281.1	-14.63	1350	283.8	8.125	1350	268.8	4.750	1350	304.4	8.500	1350	265.3	-25.50	1350
5.033
5.067	304.8	-19.00	1352	296.4	-29.88	1352	292.4	-5.125	1352	280.3	-14.50	1352	283.8	8.125	1352	268.6	5.125	1352	304.4	6.750	1352	262.4	-23.50	1352
5.100
5.133	304.4	-19.25	1354	295.5	-30.25	1354	292.1	-5.250	1354	280.0	-14.25	1354	283.8	8.125	1354	268.4	6.000	1354	304.4	5.000	1354	258.8	-20.25	1354
5.167
5.200	303.6	-19.50	1356	294.4	-30.00	1356	292.3	-5.750	1356	279.1	-13.88	1356	283.8	8.125	1356	268.6	6.375	1356	304.6	3.000	1356	257.9	-17.38	1356
5.233
5.267	303.1	-19.75	1358	293.6	-29.88	1358	292.3	-6.000	1358	278.8	-13.63	1358	284.1	8.750	1358	268.6	6.875	1358	305.5	2.000	1358	256.4	-15.13	1358
5.300
5.333	302.5	-19.88	1360	293.3	-29.75	1360	292.3	-6.000	1360	278.5	-13.13	1360	284.1	8.750	1360	269.3	7.500	1360	306.5	0.500	1360	255.5	-13.13	1360
5.367
5.400	302.0	-20.00	1362	292.3	-29.25	1362	292.3	-6.000	1362	278.1	-12.50	1362	284.5	9.125	1362	269.3	7.875	1362	306.6	-0.125	1362	255.5	-11.25	1362
5.433
5.467	301.9	-20.13	1364	292.1	-29.25	1364	292.3	-6.500	1364	277.8	-12.00	1364	285.0	9.500	1364	270.4	8.625	1364	306.9	-0.625	1364	255.8	-9.375	1364
5.500
5.533	301.8	-20.13	1366	291.5	-29.13	1366	292.3	-6.750	1366	277.4	-11.63	1366	286.1	10.50	1366	271.3	9.375	1366	308.5	-2.625	1366	255.8	-8.000	1366
5.567
5.600	301.8	-20.13	1368	290.9	-28.75	1368	292.8	-7.000	1368	277.3	-10.75	1368	286.9	11.38	1368	271.8	9.625	1368	309.6	-3.875	1368	255.9	-6.500	1368
5.633
5.667	301.6	-20.38	1370	289.6	-28.63	1370	293.3	-7.000	1370	277.4	-9.875	1370	287.6	12.50	1370	273.0	9.625	1370	310.5	-5.875	1370	256.3	-4.250	1370
5.700
5.733	301.5	-20.63	1372	289.5	-28.63	1372	293.6	-6.875	1372	277.9	-9.250	1372	288.1	13.38	1372	273.5	9.625	1372	312.0	-7.250	1372	256.5	-2.625	1372
5.767
5.800	301.6	-20.88	1374	289.5	-28.50	1374	294.1	-7.000	1374	278.3	-8.875	1374	288.5	14.38	1374	273.9	9.625	1374	312.8	-9.125	1374	257.1	-1.125	1374
5.833
5.867	301.8	-20.88	1376	289.5	-28.50	1376	294.5	-6.875	1376	278.8	-8.500	1376	288.8	15.25	1376	274.5	9.625	1376	312.8	-10.50	1376	257.4	0.250	1376
5.900
5.933	301.6	-21.13	1378	288.8	-27.75	1378	294.5	-6.875	1378	279.0	-8.000	1378	288.9	15.63	1378	275.0	9.875	1378	312.6	-11.88	1378	257.9	0.375	1378
5.967
6.000	301.4	-21.63	1380	288.4	-27.25	1380	294.5	-6.875	1380	279.1	-7.750	1380	288.9	16.13	1380	275.0	9.875	1380	312.5	-14.38	1380	258.3	1.000	1380
6.033
6.067	300.8	-21.88	1382	287.9	-27.13	1382	294.8	-7.250	1382	279.4	-7.250	1382	289.0	16.38	1382	275.0	9.875	1382	312.1	-16.13	1382	258.4	-0.250	1382
6.100
6.133	300.9	-22.25	1384	287.6	-27.13	1384	295.0	-7.000	1384	279.8	-7.375	1384	289.0	16.38	1384	275.3	9.375	1384	312.8	-16.00	1384	258.4	-1.750	1384
6.167
6.200	301.0	-22.50	1386	287.6	-27.13	1386	295.5	-6.750	1386	280.5	-7.375	1386	289.0	16.75	1386	275.4	9.125	1386	313.1	-15.00	1386	258.4	-3.000	1386
6.233
6.267	301.5	-23.00	1388	287.5	-26.75	1388	296.6	-5.875	1388	280.8	-6.875	1388	289.0	17.50	1388	275.5	9.125	1388	314.4	-13.38	1388	258.8	-4.500	1388
6.300
6.333	301.5	-23.38	1390	287.5	-26.25	1390	296.9	-5.375	1390	281.1	-6.375	1390	288.6	17.88	1390	275.8	9.125	1390	316.0	-9.750	1390	259.9	-6.125	1390
6.367
6.400	301.6	-23.75	1392	287.4	-26.00	1392	296.9	-4.375	1392	281.6	-6.250	1392	288.6	18.25	1392	276.1	8.875	1392	317.3	-5.375	1392	262.0	-6.500	1392
6.433
6.467	301.9	-24.25	1394	287.1	-25.13	1394	297.6	-3.875	1394	282.6	-6.250	1394	288.6	18.75	1394	276.5	8.375	1394	317.4	-0.125	1394	263.6	-7.500	1394
6.500
6.533	302.3	-24.38	1396	287.6	-24.13	1396	298.6	-2.750	1396	283.6	-6.250	1396	288.6	18.88	1396	277.3	8.000	1396	315.6	5.500	1396	264.9	-6.250	1396
6.567
6.600	302.6	-24.25	1398	288.1	-24.13	1398	299.1	-2.000	1398	284.4	-6.125	1398	288.9	18.88	1398	278.0	8.125	1398	314.4	9.375	1398	265.9	-6.250	1398
6.633
6.667	303.3	-23.75	1400	289.1	-23.25	1400	300.4	-0.875	1400	285.4	-5.500	1400	289.1	18.88	1400	279.0	7.875	1400	312.6	12.88	1400	267.1	-6.625	1400
6.700
6.733	303.9	-23.75	1402	289.8	-22.63	1402	301.0	-0.125	1402	286.1	-5.500	1402	289.3	18.88	1402	279.5	7.875	1402	310.6	15.13	1402	268.0	-6.625	1402
6.767
6.800	304.4	-23.75	1404	291.0	-21.88	1404	301.8	0.500	1404	286.9	-5.500	1404	289.6	18.88	1404	279.8	7.875	1404	310.0	15.75	1404	269.3	-7.500	1404
6.833
6.867	305.8	-23.38	1406	291.9	-21.75	1406	302.0	1.250	1406	287.6	-5.375	1406	289.6	18.88	1406	280.3	7.500	1406	310.0	15.75	1406	270.5	-8.500	1406
6.900
6.933	306.6	-23.13	1408	292.8	-21.50	1408	302.1	1.625	1408	288.3	-5.375	1408	289.6	18.88	1408	280.6	6.750	1408	309.8	16.38	1408	271.3	-8.625	1408
6.967
7.000	307.4	-22.50	1410	293.6	-21.38	1410	302.0	1.750	1410	288.8	-5.625	1410	289.0	18.50	1410	280.3	6.000	1410	308.8	17.38	1410	272.8	-9.125	1410
7.033
7.067	307.9	-22.25	1412	294.3	-22.00	1412	301.8	2.125	1412	289.0	-6.000	1412	287.9	17.50	1412	279.3	5.000	1412	307.0	18.63	1412	273.5	-10.63	1412
7.100
7.133	308.4	-21.75	1414	294.6	-22.38	1414	300.6	1.625	1414	288.3	-7.250	1414	287.3	16.75	1414	278.9	4.250	1414	305.1	19.25	1414	273.1	-12.50	1414
7.167
7.200	308.6	-21.25	1416	294.6	-22.75	1416	299.9	1.375	1416	288.3	-8.125	1416	285.5	15.50	1416	277.8	3.125	1416	303.6	19.38	1416	272.4	-14.25	1416
7.233
7.267	308.6	-21.00	1418	294.8	-23.13	1418	299.3	1.250	1418	288.0	-8.875	1418	284.6	15.00	1418	276.6	1.875	1418	301.9	19.13	1418	272.0	-15.75	1418
7.300
7.333	308.5	-20.38	1420	294.9	-23.25	1420	298.4	1.375	1420	287.8	-9.500	1420	284.1	14.38	1420	275.9	1.125	1420	300.5	19.13	1420	271.8	-17.38	1420
7.367
7.400	308.8	-19.50	1422	295.0	-23.25	1422	297.9	1.750	1422	287.9	-9.250	1422	284.0	14.13	1422	275.5	1.000	1422	299.4	19.13	1422	271.6	-19.25	1422
7.433
7.467	309.3	-18.88	1424	295.6	-23.25	1424	297.9	1.750	1424	288.0	-9.125	1424	283.6	13.88	1424	274.6	0.875	1424	299.4	19.13	1424	269.9	-17.25	1424
7.500
7.533	309.8	-18.38	1426	296.6	-23.00	1426	297.9	1.750	1426	288.1	-9.125	1426	283.3	13.25	1426	274.4	1.125	1426	299.4	19.13	1426	268.9	-15.50	1426
7.567
7.600	310.3	-17.75	1428	297.1	-22.88	1428	297.9	1.750	1428	288.5	-9.500	1428	283.1	13.00	1428	274.0	0.875	1428	299.4	19.13	1428	271.4	-17.50	1428
7.633
7.667	310.4	-17.13	1430	297.5	-22.88	1430	297.9	1.750	1430	288.5	-9.750	1430	283.1	12.38	1430	273.4	0.875	1430	299.0	19.13	1430	273.0	-18.50	1430
7.700
7.733	310.6	-16.75	1432	297.9	-22.88	1432	297.4	1.750	1432	288.5	-10.25	1432	283.1	11.75	1432	273.0	0.875	1432	298.1	19.50	1432	274.9	-20.25	1432
7.767
7.800	310.6	-16.75	1434	298.4	-23.13	1434	296.6	1.625	1434	288.9	-11.00	1434	283.1	10.88	1434	272.1	0.625	1434	297.0	19.75	1434	278.1	-24.00	1434
7.833
7.867	310.6	-16.63	1436	298.5	-23.50	1436	296.0	1.125	1436	288.9	-11.25	1436	283.1	10.75	1436	271.5	0.625	1436	296.1	19.75	1436	280.8	-26.88	1436
7.900
7.933	310.5	-16.25	1438	298.9	-24.13	1438	295.6	1.125	1438	288.9	-11.75	1438	283.1	10.50	1438	271.1	0.500	1438	296.1	19.75	1438	285.9	-30.50	1438
7.967
8.000	310.5	-16.13	1440	299.0	-24.13	1440	295.6	1.000	1440	288.9	-12.00	1440	283.1	10.00	1440	270.9	0.875	1440	296.1	19.75	1440	288.3	-32.00	1440
8.033
8.067	310.4	-15.88	1442	299.0	-24.38	1442	295.1	0.000	1442	288.6	-12.50	1442	283.1	9.250	1442	270.6	1.000	1442	297.4	18.38	1442	289.8	-33.88	1442
8.100
8.133	310.1	-15.88	1444	299.1	-24.88	1444	294.6	-0.625	1444	287.8	-13.38	1444	282.9	8.750	1444	270.3	1.000	1444	298.3	17.38	1444	290.6	-36.00	1444
8.167
8.200	309.6	-15.88	1446	299.0	-25.38	1446	294.3	-1.000	1446	287.0	-13.75	1446	282.9	8.250	1446	269.6	1.500	1446	298.9	16.88	1446	289.9	-35.63	1446
8.233
8.267	309.4	-15.88	1448	299.1	-25.63	1448	294.0	-1.750	1448	286.4	-14.63	1448	282.9	7.875	1448	269.1	1.625	1448	299.6	15.88	1448	288.3	-35.63	1448
8.300
8.333	309.1	-15.88	1450	299.4	-26.00	1450	293.9	-1.875	1450	285.8	-14.88	1450	283.1	7.875	1450	269.1	1.625	1450	301.3	14.75	1450	285.8	-35.38	1450
8.367
8.400	308.5	-15.88	1452	299.4	-26.25	1452	293.9	-2.000	1452	285.3	-14.75	1452	283.3	8.000	1452	268.9	2.250	1452	302.5	12.75	1452	279.0	-33.25	1452
8.433
8.467	307.8	-16.13	1454	299.4	-26.50	1454	294.0	-2.625	1454	284.5	-14.63	1454	283.3	7.875	1454	268.8	2.750	1454	303.5	11.38	1454	274.1	-32.00	1454
8.500
8.533	307.4	-16.38	1456	299.4	-26.75	1456	293.6	-3.125	1456	284.1	-14.63	1456	283.6	7.750	1456	268.8	3.750	1456	304.3	9.500	1456	270.6	-30.00	1456
8.567
8.600	306.8	-16.63	1458	299.1	-27.25	1458	293.5	-3.875	1458	283.3	-14.25	1458	283.6	7.875	1458	268.8	4.375	1458	304.8	8.875	1458	267.1	-26.75	1458
8.633
8.667	306.0	-17.00	1460	298.3	-27.75	1460	293.6	-4.000	1460	282.6	-14.25	1460	283.9	7.625	1460	268.9	4.750	1460	304.8	8.875	1460	264.9	-23.25	1460
8.700
8.733	305.6	-17.25	1462	297.3	-27.75	1462	293.5	-4.750	1462	282.0	-14.25	1462	284.3	7.875	1462	268.9	5.250	1462	305.4	8.125	1462	261.3	-20.25	1462
8.767
8.800	305.0	-17.75	1464	296.4	-27.88	1464	293.3	-5.500	1464	281.1	-14.13	1464	284.4	8.250	1464	269.0	5.000	1464	306.3	6.875	1464	258.8	-17.63	1464
8.833
8.867	304.3	-18.13	1466	295.4	-28.13	1466	293.4	-5.500	1466	280.6	-14.00	1466	284.4	8.500	1466	269.4	5.500	1466	307.0	5.375	1466	258.5	-17.38	1466
8.900
8.933	303.6	-18.63	1468	294.5	-28.25	1468	293.4	-6.250	1468	280.3	-14.00	1468	284.8	9.375	1468	269.8	5.250	1468	309.6	3.375	1468	258.0	-17.00	1468
8.967
9.000	302.8	-19.50	1470	293.3	-28.63	1470	293.4	-6.500	1470	279.6	-13.50	1470	284.8	9.375	1470	270.3	5.750	1470	311.6	0.375	1470	256.8	-15.00	1470
9.033
9.067	302.5	-19.63	1472	292.6	-28.75	1472	293.4	-7.125	1472	279.5	-13.25	1472	285.1	9.625	1472	271.0	6.625	1472	312.6	-2.125	1472	256.3	-13.00	1472
9.100
9.133	301.9	-20.00	1474	291.9	-28.75	1474	293.4	-7.125	1474	279.0	-12.50	1474	286.1	10.38	1474	271.4	6.500	1474	312.5	-4.500	1474	256.3	-10.88	1474
9.167
9.200	302.3	-20.38	1476	291.1	-28.50	1476	293.8	-7.625	1476	279.0	-11.75	1476	287.0	11.13	1476	271.9	6.625	1476	312.8	-6.375	1476	256.3	-9.000	1476
9.233
9.267	302.4	-20.50	1478	290.9	-28.13	1478	293.8	-7.250	1478	279.6	-11.00	1478	287.8	12.25	1478	272.8	6.875	1478	313.0	-8.000	1478	257.0	-6.625	1478
9.300
9.333	302.4	-20.88	1480	290.3	-28.13	1480	294.1	-7.125	1480	279.9	-10.25	1480	288.1	13.00	1480	274.1	7.125	1480	313.1	-10.75	1480	257.9	-5.125	1480
9.367
9.400	302.3	-21.25	1482	289.6	-28.00	1482	294.8	-7.000	1482	280.4	-9.625	1482	288.5	13.63	1482	274.6	7.375	1482	314.0	-12.50	1482	258.5	-4.750	1482
9.433
9.467	302.3	-22.00	1484	289.6	-28.00	1484	295.1	-6.750	1484	280.8	-8.750	1484	288.8	14.50	1484	274.9	7.625	1484	314.1	-14.00	1484	259.0	-4.125	1484
9.500
9.533	302.3	-21.88	1486	289.6	-28.00	1486	295.5	-6.750	1486	281.0	-8.625	1486	289.0	15.13	1486	275.5	7.250	1486	314.1	-15.50	1486	259.4	-4.625	1486
9.567
9.600	302.3	-21.88	1488	289.0	-27.50	1488	296.0	-6.750	1488	281.3	-8.500	1488	288.6	15.50	1488	275.5	7.125	1488	314.0	-16.88	1488	259.6	-6.000	1488
9.633
9.667	302.3	-21.88	1490	288.8	-27.00	1490	296.4	-6.750	1490	281.4	-8.125	1490	288.5	16.00	1490	276.0	6.875	1490	314.1	-17.50	1490	261.0	-8.875	1490
9.700
9.733	302.3	-22.13	1492	288.5	-26.63	1492	297.0	-6.750	1492	281.9	-8.125	1492	288.5	16.13	1492	276.5	6.875	1492	315.1	-15.75	1492	261.6	-9.250	1492
9.767
9.800	302.3	-22.25	1494	288.5	-26.13	1494	297.3	-6.000	1494	282.0	-8.125	1494	288.3	16.25	1494	276.6	6.750	1494	316.6	-12.88	1494	261.9	-9.875	1494
9.833
9.867	302.3	-22.25	1496	288.5	-25.50	1496	297.5	-5.250	1496	282.5	-8.000	1496	287.6	16.50	1496	276.6	6.750	1496	317.8	-8.375	1496	262.3	-10.00	1496
9.900
9.933	302.5	-22.63	1498	288.8	-25.00	1498	298.0	-4.375	1498	282.9	-8.000	1498	287.3	16.50	1498	276.6	6.375	1498	317.3	-2.250	1498	263.1	-11.50	1498
9.967
10.000	302.9	-22.75	1500	288.9	-24.50	1500	298.0	-3.625	1500	283.4	-7.875	1500	286.6	16.50	1500	276.5	5.625	1500	315.8	3.250	1500	265.4	-12.75	1500
10.033
10.067	303.4	-23.25	1502	289.3	-24.13	1502	298.3	-2.125	1502	283.8	-8.000	1502	286.3	16.75	1502	276.4	5.500	1502	313.8	7.000	1502	267.1	-14.00	1502
10.100
10.133	303.6	-23.38	1504	289.8	-23.75	1504	298.5	-1.375	1504	284.4	-8.000	1504	285.5	17.38	1504	276.5	5.125	1504	312.1	11.63	1504	269.0	-14.38	1504
10.167
10.200	304.3	-23.38	1506	290.1	-23.63	1506	299.0	-0.625	1506	284.8	-7.875	1506	285.3	17.38	1506	276.6	4.875	1506	310.3	14.75	1506	270.6	-15.38	1506
10.233
10.267	304.4	-23.38	1508	290.6	-23.00	1508	299.0	-0.250	1508	285.4	-7.875	1508	284.8	17.38	1508	276.6	4.625	1508	309.1	16.63	1508	271.9	-16.13	1508
10.300
10.333	305.1	-23.38	1510	291.1	-22.75	1510	299.0	0.500	1510	285.9	-8.250	1510	284.1	17.00	1510	275.8	4.375	1510	307.9	17.75	1510	272.6	-17.50	1510
10.367
10.400	305.9	-23.38	1512	291.3	-22.75	1512	299.1	0.875	1512	286.4	-8.375	1512	283.8	16.75	1512	275.8	3.750	1512	306.6	18.88	1512	273.8	-19.38	1512
10.433
10.467	306.5	-23.38	1514	292.1	-22.63	1514	298.9	0.875	1514	286.4	-8.875	1514	282.9	16.00	1514	275.5	3.125	1514	305.3	19.00	1514	275.4	-21.63	1514
10.500
10.533	306.9	-22.50	1516	292.4	-22.63	1516	298.4	1.000	1516	287.1	-9.250	1516	281.9	15.38	1516	274.8	2.125	1516	303.0	19.38	1516	277.4	-24.13	1516
10.567
10.600	306.8	-21.75	1518	292.6	-22.75	1518	297.5	1.250	1518	287.3	-9.875	1518	281.1	14.63	1518	274.1	1.250	1518	300.4	19.50	1518	277.9	-24.75	1518
10.633
10.667	306.8	-20.88	1520	292.9	-23.13	1520	296.3	1.250	1520	287.1	-10.63	1520	280.5	13.88	1520	273.0	0.625	1520	297.6	19.25	1520	278.4	-25.38	1520
10.700
10.733	306.8	-19.63	1522	293.3	-23.38	1522	295.6	1.250	1522	287.1	-11.13	1522	279.5	13.13	1522	271.5	-0.125	1522	296.0	18.88	1522	278.8	-25.88	1522
10.767
10.800	306.9	-18.75	1524	293.5	-23.38	1524	294.9	1.250	1524	287.0	-11.63	1524	278.9	12.25	1524	270.4	-0.750	1524	295.3	19.25	1524	279.6	-28.13	1524
10.833
10.867	306.9	-18.00	1526	293.5	-23.50	1526	294.1	1.250	1526	286.8	-12.38	1526	278.5	11.63	1526	269.8	-1.250	1526	294.4	19.13	1526	279.9	-28.63	1526
10.900
10.933	306.9	-18.00	1528	294.1	-23.88	1528	293.5	1.250	1528	286.8	-12.63	1528	278.4	10.75	1528	269.1	-1.250	1528	293.4	18.75	1528	280.5	-29.00	1528
10.967
11.000	306.9	-18.00	1530	294.5	-24.13	1530	292.6	1.125	1530	286.9	-13.25	1530	278.5	9.875	1530	268.6	-1.250	1530	292.4	18.75	1530	282.4	-30.50	1530
11.033
11.067	307.0	-17.75	1532	294.9	-24.13	1532	291.9	0.750	1532	287.0	-13.38	1532	278.4	9.500	1532	268.3	-1.500	1532	290.9	18.38	1532	284.3	-31.38	1532
11.100
11.133	307.1	-17.50	1534	295.3	-24.25	1534	291.5	0.500	1534	287.0	-13.75	1534	278.4	9.125	1534	267.8	-1.625	1534	289.5	18.38	1534	285.9	-31.75	1534
11.167
11.200	307.4	-17.13	1536	295.8	-24.25	1536	290.9	0.125	1536	286.9	-14.75	1536	278.9	8.375	1536	267.3	-1.625	1536	289.5	18.38	1536	286.1	-32.13	1536
11.233
11.267	307.5	-16.75	1538	296.0	-24.50	1538	290.5	-0.375	1538	286.4	-14.88	1538	278.9	7.625	1538	266.8	-1.875	1538	290.3	17.50	1538	286.3	-32.38	1538
11.300
11.333	307.5	-16.75	1540	296.0	-24.75	1540	290.5	-1.250	1540	286.1	-15.13	1540	278.6	7.250	1540	266.6	-1.750	1540	290.9	17.50	1540	286.9	-33.50	1540
11.367
11.400	307.3	-16.75	1542	296.1	-25.00	1542	290.5	-1.625	1542	286.1	-15.75	1542	278.8	6.875	1542	266.3	-1.500	1542	291.3	17.25	1542	287.5	-34.75	1542
11.433
11.467	307.3	-16.75	1544	296.1	-25.13	1544	290.5	-1.750	1544	285.5	-16.00	1544	278.9	6.875	1544	266.3	-1.375	1544	292.4	17.00	1544	287.5	-34.88	1544
11.500
11.533	306.9	-16.75	1546	296.3	-25.50	1546	290.3	-2.250	1546	284.8	-16.00	1546	278.9	6.625	1546	266.1	-1.250	1546	295.4	17.13	1546	286.0	-34.50	1546
11.567
11.600	306.4	-16.75	1548	296.1	-25.63	1548	290.0	-2.125	1548	283.8	-16.38	1548	278.9	6.000	1548	265.9	-0.750	1548	296.8	16.25	1548	284.0	-34.25	1548
11.633
11.667	305.6	-16.75	1550	296.0	-26.00	1550	289.9	-2.875	1550	282.9	-16.38	1550	279.3	5.875	1550	265.6	-0.250	1550	297.8	15.00	1550	279.9	-34.00	1550
11.700
11.733	305.6	-17.13	1552	295.8	-26.50	1552	289.9	-2.875	1552	282.0	-16.13	1552	279.9	5.750	1552	265.5	0.500	1552	299.4	13.38	1552	275.6	-31.13	1552
11.767
11.800	305.3	-17.13	1554	295.8	-27.00	1554	289.9	-3.375	1554	281.3	-16.00	1554	280.1	5.500	1554	265.6	1.250	1554	301.1	11.88	1554	271.9	-29.38	1554
11.833
11.867	304.8	-17.13	1556	295.6	-27.25	1556	289.9	-3.750	1556	280.5	-15.88	1556	280.4	5.750	1556	265.9	2.250	1556	302.5	9.250	1556	267.6	-27.50	1556
11.900
11.933	304.3	-17.38	1558	295.5	-27.63	1558	290.0	-4.250	1558	279.9	-15.88	1558	280.9	5.625	1558	265.9	2.625	1558	303.6	8.250	1558	261.9	-24.88	1558
11.967
12.000	303.6	-17.75	1560	295.5	-28.25	1560	290.0	-4.750	1560	279.1	-15.63	1560	280.9	5.625	1560	266.3	3.500	1560	303.8	7.375	1560	259.1	-21.13	1560
12.033
12.067	303.6	-17.88	1562	295.5	-29.25	1562	290.1	-5.250	1562	278.6	-15.13	1562	281.6	6.625	1562	266.3	4.125	1562	303.8	7.500	1562	258.5	-19.13	1562
12.100
12.133	303.4	-18.13	1564	295.3	-29.38	1564	290.0	-5.625	1564	278.4	-15.00	1564	281.9	7.000	1564	266.6	4.750	1564	304.4	6.500	1564	258.4	-19.50	1564
12.167
12.200	302.8	-18.25	1566	294.8	-29.50	1566	290.0	-5.875	1566	278.3	-15.00	1566	282.0	6.875	1566	266.8	4.875	1566	304.9	4.500	1566	257.9	-19.00	1566
12.233
12.267	302.4	-18.38	1568	293.1	-29.38	1568	290.1	-6.250	1568	277.5	-14.63	1568	282.3	6.875	1568	267.1	5.500	1568	305.3	4.125	1568	256.9	-17.50	1568
12.300
12.333	301.8	-18.75	1570	292.1	-29.38	1570	290.1	-6.250	1570	276.9	-14.13	1570	283.0	6.750	1570	267.9	6.000	1570	305.3	1.625	1570	256.0	-16.38	1570
12.367
12.400	300.8	-19.25	1572	291.0	-29.38	1572	290.3	-6.875	1572	276.4	-13.50	1572	283.4	6.750	1572	268.4	6.000	1572	306.4	0.125	1572	255.4	-13.25	1572
12.433
12.467	300.3	-19.63	1574	289.6	-29.00	1574	290.4	-7.500	1574	275.9	-12.75	1574	283.9	7.000	1574	268.6	6.375	1574	307.3	-2.500	1574	254.6	-11.63	1574
12.500
12.533	299.8	-20.00	1576	289.1	-28.88	1576	290.6	-8.125	1576	275.6	-11.63	1576	284.3	8.000	1576	269.5	6.750	1576	307.9	-4.750	1576	254.5	-10.25	1576
12.567
12.600	299.4	-20.38	1578	288.4	-28.75	1578	291.0	-8.375	1578	275.6	-10.75	1578	284.8	8.875	1578	270.0	6.750	1578	308.9	-6.625	1578	254.9	-8.500	1578
12.633
12.667	299.0	-21.13	1580	288.3	-28.75	1580	291.1	-8.375	1580	275.8	-10.38	1580	285.6	9.750	1580	270.9	7.125	1580	310.3	-9.875	1580	254.8	-6.875	1580
12.700
12.733	298.9	-21.63	1582	288.0	-28.88	1582	291.3	-8.250	1582	276.5	-10.50	1582	286.1	10.63	1582	271.8	7.125	1582	310.9	-12.13	1582	254.8	-5.750	1582
12.767
12.800	299.1	-22.00	1584	287.3	-28.88	1584	291.6	-8.250	1584	276.9	-10.25	1584	286.5	11.63	1584	272.0	7.125	1584	311.1	-14.13	1584	255.8	-4.750	1584
12.833
12.867	299.3	-22.50	1586	286.6	-28.75	1586	292.0	-8.375	1586	276.9	-10.00	1586	286.9	12.00	1586	272.5	6.875	1586	311.1	-16.00	1586	256.5	-3.625	1586
12.900
12.933	299.0	-22.63	1588	286.3	-28.50	1588	292.4	-8.375	1588	277.4	-9.500	1588	287.0	12.75	1588	272.8	6.875	1588	310.4	-17.13	1588	256.6	-3.500	1588
12.967
13.000	298.8	-22.88	1590	286.3	-28.50	1590	292.6	-8.500	1590	277.6	-9.500	1590	287.3	13.25	1590	273.3	7.000	1590	310.1	-17.88	1590	257.1	-3.375	1590
13.033
13.067	298.8	-23.25	1592	286.0	-28.50	1592	293.0	-8.750	1592	278.1	-9.250	1592	287.3	13.63	1592	273.3	7.000	1592	309.9	-19.00	1592	257.4	-3.000	1592
13.100
13.133	298.8	-23.50	1594	285.8	-28.50	1594	293.1	-8.250	1594	278.3	-9.000	1594	287.4	13.75	1594	273.3	7.000	1594	310.6	-17.88	1594	257.5	-2.750	1594
13.167
13.200	298.9	-24.25	1596	285.8	-28.50	1596	293.5	-8.375	1596	278.5	-8.875	1596	287.4	13.38	1596	273.4	7.000	1596	310.8	-17.00	1596	257.8	-3.000	1596
13.233
13.267	298.9	-24.63	1598	285.5	-28.25	1598	293.9	-8.125	1598	279.1	-8.750	1598	287.5	13.88	1598	273.8	7.000	1598	310.9	-15.25	1598	258.8	-3.625	1598
13.300
13.333	299.3	-24.88	1600	285.1	-27.63	1600	294.6	-7.500	1600	279.4	-8.250	1600	287.5	14.38	1600	274.3	6.750	1600	312.3	-9.625	1600	260.1	-3.750	1600
