## Supplementary material for "Trunk muscle activity across various trunk–limb coordination patterns in centipede locomotion": Data S1: rubi-swim-#3-2-track.csv

#multi:
	mass A			mass B			mass C			mass D			mass E			mass F			mass G			mass H
t	x	y	frame	x	y	frame	x	y	frame	x	y	frame	x	y	frame	x	y	frame	x	y	frame	x	y	frame
0.000	210.1	149.3	300	224.5	150.6	300	214.5	129.4	300	229.5	133.0	300	226.3	108.3	300	235.6	120.4	300	199.9	113.3	300	250.0	135.3	300
0.033
0.067	209.5	148.9	302	223.9	150.3	302	214.5	128.0	302	229.3	133.0	302	226.3	108.1	302	235.5	120.4	302	203.6	110.6	302	249.1	135.6	302
0.100
0.133	209.1	148.9	304	223.3	149.9	304	214.4	127.6	304	228.5	133.0	304	226.8	107.8	304	235.3	120.6	304	207.9	107.3	304	247.9	136.0	304
0.167
0.200	208.8	148.8	306	222.6	149.0	306	214.3	126.8	306	228.0	133.0	306	227.1	107.8	306	235.3	120.6	306	208.8	106.6	306	246.8	136.9	306
0.233
0.267	208.3	148.5	308	222.3	148.8	308	214.6	126.1	308	227.5	133.3	308	227.6	107.9	308	235.4	120.6	308	209.0	106.3	308	245.5	138.5	308
0.300
0.333	207.9	148.1	310	221.8	148.6	310	214.6	126.1	310	227.1	133.4	310	227.9	108.3	310	235.9	121.3	310	209.4	106.0	310	243.5	140.8	310
0.367
0.400	207.1	147.1	312	221.3	147.8	312	214.9	125.3	312	227.0	133.5	312	228.3	108.5	312	236.3	121.4	312	210.0	105.5	312	241.8	143.9	312
0.433
0.467	206.5	146.3	314	220.6	147.5	314	214.9	124.5	314	226.9	133.6	314	228.6	108.6	314	236.8	121.1	314	210.5	104.8	314	239.9	146.0	314
0.500
0.533	206.0	145.5	316	219.8	147.1	316	214.8	123.8	316	226.3	133.8	316	228.8	108.6	316	237.3	120.8	316	210.8	103.8	316	238.3	147.5	316
0.567
0.600	205.5	144.4	318	219.1	146.8	318	214.8	123.6	318	225.3	133.8	318	228.8	108.6	318	237.6	120.5	318	212.5	102.8	318	236.3	148.4	318
0.633
0.667	205.3	143.1	320	218.4	146.4	320	214.8	123.3	320	225.0	133.8	320	228.8	108.6	320	238.1	120.9	320	212.9	102.1	320	234.1	149.5	320
0.700
0.733	204.6	141.6	322	217.9	146.1	322	215.3	123.0	322	224.1	134.0	322	228.8	108.6	322	238.6	120.4	322	213.0	101.8	322	232.4	149.8	322
0.767
0.800	204.6	140.6	324	217.4	146.1	324	215.4	123.0	324	224.1	134.0	324	228.9	109.5	324	239.5	120.1	324	213.4	101.6	324	230.1	151.0	324
0.833
0.867	204.6	139.4	326	217.1	145.9	326	216.3	122.8	326	224.0	134.1	326	229.0	110.1	326	240.8	119.8	326	214.4	101.6	326	230.1	150.5	326
0.900
0.933	204.3	139.0	328	216.6	145.8	328	216.9	122.4	328	224.1	134.6	328	229.0	110.4	328	241.5	119.4	328	215.4	102.1	328	229.0	150.5	328
0.967
1.000	204.4	138.3	330	216.4	145.6	330	217.5	122.3	330	224.4	134.9	330	228.9	111.4	330	242.1	119.3	330	216.8	102.0	330	229.3	150.5	330
1.033
1.067	204.4	137.8	332	216.1	145.6	332	218.3	122.0	332	224.4	134.9	332	228.4	112.0	332	242.1	119.3	332	216.0	102.6	332	227.3	150.3	332
1.100
1.133	204.4	137.1	334	216.0	144.9	334	218.3	122.0	334	224.4	134.9	334	228.4	112.0	334	242.1	119.1	334	215.8	102.6	334	226.3	150.1	334
1.167
1.200	204.8	136.6	336	215.6	144.9	336	218.3	122.0	336	224.5	135.1	336	228.5	112.5	336	242.1	118.8	336	215.5	102.8	336	226.3	150.1	336
1.233
1.267	204.4	136.4	338	215.4	144.8	338	218.6	122.0	338	224.9	135.4	338	228.6	112.6	338	242.3	118.5	338	214.8	103.3	338	226.3	150.1	338
1.300
1.333	204.3	136.3	340	215.4	144.9	340	218.6	122.1	340	224.9	135.9	340	228.6	112.6	340	242.8	117.6	340	213.4	103.6	340	225.3	150.1	340
1.367
1.400	204.1	136.0	342	214.9	144.4	342	218.5	122.5	342	224.9	135.9	342	228.1	113.0	342	242.9	116.8	342	213.1	103.6	342	225.3	150.1	342
1.433
1.467	203.9	135.8	344	214.9	144.3	344	218.4	122.4	344	224.9	135.9	344	227.9	113.0	344	242.3	116.1	344	212.3	103.6	344	223.9	150.1	344
1.500
1.533	203.5	135.1	346	214.5	144.0	346	218.4	122.5	346	224.5	136.1	346	227.3	113.1	346	242.1	116.0	346	211.4	104.6	346	223.4	150.1	346
1.567
1.600	203.6	135.3	348	214.1	144.0	348	218.1	122.6	348	224.3	136.4	348	226.4	113.5	348	241.5	115.5	348	209.6	105.3	348	224.0	150.0	348
1.633
1.667	204.0	135.1	350	213.5	144.3	350	217.9	123.1	350	224.8	136.5	350	225.8	113.5	350	241.0	115.0	350	207.9	106.0	350	225.5	149.9	350
1.700
1.733	204.4	134.8	352	213.8	144.3	352	217.9	123.1	352	225.6	136.4	352	225.5	113.6	352	240.5	114.6	352	207.3	106.4	352	229.9	149.3	352
1.767
1.800	204.6	134.9	354	214.4	144.8	354	217.9	123.8	354	227.0	135.6	354	225.1	113.8	354	239.8	114.0	354	206.4	107.5	354	235.0	145.3	354
1.833
1.867	205.0	135.4	356	214.5	145.4	356	217.5	124.1	356	227.6	135.5	356	224.3	113.8	356	239.3	113.5	356	205.8	108.9	356	240.4	146.6	356
1.900
1.933	205.1	135.8	358	214.6	146.3	358	217.0	124.5	358	228.0	134.9	358	223.5	114.0	358	238.9	113.0	358	205.0	109.8	358	241.5	146.8	358
1.967
2.000	204.5	136.1	360	214.4	145.8	360	216.1	125.0	360	227.9	134.9	360	223.5	114.0	360	237.8	112.6	360	203.6	111.0	360	242.6	145.8	360
2.033
2.067	204.1	136.3	362	214.1	146.0	362	215.6	125.3	362	227.9	134.9	362	222.8	114.0	362	237.5	112.8	362	202.5	111.9	362	243.0	145.9	362
2.100
2.133	204.1	136.3	364	213.8	146.5	364	214.8	125.4	364	227.6	134.4	364	221.9	113.1	364	236.6	112.8	364	201.5	112.1	364	243.3	143.9	364
2.167
2.200	204.0	136.5	366	213.5	146.6	366	214.0	125.8	366	227.0	133.6	366	221.3	112.5	366	235.3	112.6	366	200.0	112.9	366	244.4	141.4	366
2.233
2.267	203.9	136.6	368	213.1	147.4	368	212.9	126.3	368	227.0	133.1	368	220.4	111.5	368	234.6	112.1	368	197.8	114.9	368	245.1	139.6	368
2.300
2.333	203.8	137.3	370	213.4	147.3	370	212.5	126.3	370	227.0	132.8	370	219.4	110.4	370	234.0	111.5	370	196.8	117.6	370	245.4	137.1	370
2.367
2.400	203.6	137.8	372	213.6	147.8	372	212.4	126.9	372	227.0	132.6	372	218.6	109.6	372	233.4	110.5	372	195.1	119.5	372	246.9	135.3	372
2.433
2.467	203.6	138.6	374	214.5	148.5	374	212.1	127.1	374	227.0	131.9	374	217.9	108.3	374	233.4	110.5	374	194.1	121.6	374	247.0	134.3	374
2.500
2.533	203.9	139.4	376	214.9	148.5	376	211.9	127.3	376	226.8	131.4	376	217.4	107.1	376	232.8	110.1	376	192.4	125.8	376	246.8	133.6	376
2.567
2.600	204.0	140.1	378	215.0	148.5	378	211.4	127.6	378	226.6	130.6	378	217.4	107.0	378	232.3	109.9	378	190.4	128.1	378	246.3	132.1	378
2.633
2.667	203.9	140.6	380	216.1	148.5	380	211.0	128.1	380	226.3	130.1	380	217.3	106.3	380	231.6	109.6	380	189.1	132.6	380	246.6	131.3	380
2.700
2.733	203.9	142.0	382	216.5	148.5	382	211.0	128.1	382	226.3	130.1	382	217.0	105.8	382	231.6	109.6	382	189.3	134.5	382	246.5	131.5	382
2.767
2.800	203.9	143.1	384	216.8	148.4	384	211.0	128.0	384	226.3	130.1	384	217.0	105.8	384	231.6	110.4	384	190.4	133.5	384	246.4	132.1	384
2.833
2.867	204.1	143.9	386	217.1	148.4	386	211.0	127.3	386	226.3	130.1	386	217.5	105.6	386	231.6	110.6	386	190.8	132.3	386	246.1	132.9	386
2.900
2.933	204.4	144.4	388	218.0	148.0	388	211.1	127.0	388	226.3	130.1	388	217.5	105.6	388	231.6	110.6	388	191.5	129.6	388	246.0	133.4	388
2.967
3.000	204.6	144.9	390	218.4	147.9	390	211.1	126.9	390	226.3	130.6	390	217.8	105.6	390	232.1	111.1	390	193.6	126.6	390	245.4	134.9	390
3.033
3.067	204.9	145.1	392	218.8	147.8	392	211.4	126.3	392	226.0	130.6	392	218.4	105.5	392	232.4	111.0	392	195.3	122.6	392	244.8	136.5	392
3.100
3.133	204.8	144.8	394	218.8	147.3	394	211.3	124.9	394	225.8	130.4	394	218.5	105.5	394	232.9	111.0	394	195.1	118.5	394	243.5	137.6	394
3.167
3.200	204.5	144.1	396	218.6	146.5	396	211.1	124.1	396	225.3	130.3	396	219.6	104.4	396	232.9	111.0	396	196.1	114.8	396	242.1	139.1	396
3.233
3.267	204.1	143.6	398	218.3	145.6	398	211.0	122.9	398	224.9	129.9	398	219.6	103.9	398	233.4	110.6	398	197.0	110.5	398	241.0	140.5	398
3.300
3.333	203.8	143.3	400	217.9	144.9	400	210.9	122.0	400	223.8	128.9	400	219.4	103.4	400	233.5	109.9	400	198.5	105.5	400	238.8	141.6	400
3.367
3.400	203.3	142.4	402	217.6	143.9	402	209.8	120.5	402	222.5	128.5	402	219.1	102.9	402	233.3	109.6	402	199.1	103.6	402	235.6	141.9	402
3.433
3.467	202.5	141.6	404	216.5	143.3	404	209.3	119.6	404	221.6	128.3	404	219.1	102.9	404	233.1	109.8	404	199.9	103.4	404	233.1	142.1	404
3.500
3.533	201.9	140.5	406	215.8	143.1	406	209.3	119.5	406	221.1	128.4	406	219.1	102.9	406	233.1	109.9	406	200.9	101.4	406	230.5	142.9	406
3.567
3.600	201.0	139.1	408	215.1	142.9	408	209.4	119.4	408	220.3	129.0	408	219.6	103.0	408	233.4	110.0	408	202.4	99.50	408	228.1	143.3	408
3.633
3.667	200.3	138.0	410	214.3	142.1	410	209.5	118.5	410	219.6	129.0	410	220.6	103.1	410	233.5	110.4	410	202.9	97.13	410	227.8	143.5	410
3.700
3.733	199.9	137.0	412	213.5	141.4	412	209.9	118.1	412	219.6	129.0	412	221.5	103.3	412	234.0	110.9	412	203.9	97.25	412	227.8	143.5	412
3.767
3.800	200.1	136.1	414	213.5	141.1	414	210.6	117.6	414	219.8	129.3	414	222.3	103.3	414	234.6	111.3	414	205.9	97.25	414	226.6	144.0	414
3.833
3.867	200.3	134.9	416	213.3	140.4	416	211.5	117.6	416	219.9	129.4	416	223.4	103.9	416	236.0	111.9	416	207.8	97.75	416	226.9	144.1	416
3.900
3.933	200.6	133.8	418	213.3	140.4	418	213.0	117.3	418	220.5	129.8	418	224.5	104.4	418	238.4	111.5	418	209.4	97.50	418	227.4	144.6	418
3.967
4.000	201.0	133.3	420	213.3	140.4	420	214.4	116.9	420	221.3	130.0	420	225.0	104.8	420	239.6	111.9	420	211.8	97.50	420	227.5	145.1	420
4.033
4.067	201.8	132.5	422	213.3	140.4	422	215.4	116.8	422	222.5	130.5	422	226.0	105.5	422	240.0	112.3	422	212.9	97.63	422	229.1	145.6	422
4.100
4.133	202.6	131.5	424	214.3	140.3	424	216.6	116.5	424	223.1	130.6	424	227.5	106.1	424	241.1	112.3	424	214.9	97.75	424	229.1	145.5	424
4.167
4.200	203.4	130.4	426	214.6	140.1	426	217.9	116.3	426	223.4	130.8	426	228.4	106.6	426	243.1	112.1	426	216.4	98.13	426	229.6	145.3	426
4.233
4.267	204.0	129.6	428	215.0	139.8	428	219.1	116.3	428	224.3	130.8	428	229.3	107.1	428	243.8	111.9	428	218.1	98.25	428	230.1	145.3	428
4.300
4.333	204.5	129.0	430	215.4	139.0	430	219.9	116.1	430	224.3	130.8	430	230.0	107.1	430	243.8	111.9	430	219.4	97.88	430	230.1	145.6	430
4.367
4.400	205.0	128.4	432	215.4	138.6	432	219.9	116.1	432	224.3	130.8	432	230.0	107.1	432	244.3	111.1	432	219.4	97.88	432	229.9	146.1	432
4.433
4.467	205.0	127.5	434	215.3	137.8	434	219.9	116.1	434	224.3	130.8	434	230.0	107.1	434	244.3	110.6	434	215.4	97.50	434	228.5	146.6	434
4.500
4.533	204.8	127.3	436	214.6	137.6	436	219.9	116.1	436	224.6	130.6	436	229.5	107.4	436	243.8	110.6	436	213.6	98.63	436	226.8	147.5	436
4.567
4.600	204.3	127.0	438	213.8	137.9	438	219.9	116.1	438	224.6	130.6	438	228.6	107.4	438	243.6	110.4	438	213.4	99.13	438	224.8	148.0	438
4.633
4.667	204.4	126.9	440	212.9	138.0	440	219.9	116.1	440	224.6	130.6	440	227.9	107.6	440	242.8	109.5	440	212.6	99.63	440	224.8	148.0	440
4.700
4.733	204.5	126.4	442	212.5	138.1	442	219.9	116.1	442	225.9	130.1	442	227.4	107.9	442	243.0	109.4	442	212.0	100.3	442	226.6	146.8	442
4.767
4.800	205.0	126.4	444	212.0	138.3	444	219.9	116.1	444	226.8	130.1	444	227.4	107.9	444	242.9	108.8	444	211.5	101.1	444	230.8	145.9	444
4.833
4.867	205.4	126.5	446	210.9	139.1	446	220.0	117.4	446	228.1	129.9	446	227.1	108.1	446	242.6	108.6	446	210.4	103.0	446	241.4	142.4	446
4.900
4.933	205.1	126.8	448	210.4	140.1	448	219.1	118.0	448	228.6	129.6	448	226.8	108.4	448	241.0	108.3	448	209.4	104.8	448	248.0	137.5	448
4.967
5.000	204.9	127.1	450	209.9	140.6	450	218.6	118.3	450	229.0	129.5	450	225.0	108.8	450	240.1	108.0	450	207.3	105.9	450	249.8	133.9	450
5.033
5.067	204.4	127.8	452	209.3	141.4	452	217.9	118.5	452	229.0	129.5	452	223.5	109.0	452	238.6	107.0	452	203.6	107.1	452	250.9	133.0	452
5.100
5.133	204.3	128.3	454	209.3	142.6	454	216.4	119.3	454	229.0	128.9	454	221.4	109.8	454	237.4	106.4	454	202.3	107.9	454	250.9	133.4	454
5.167
5.200	203.9	129.1	456	209.8	142.8	456	215.3	119.9	456	228.3	128.3	456	220.6	109.6	456	235.6	106.0	456	200.8	108.8	456	250.0	133.3	456
5.233
5.267	203.6	129.8	458	210.5	142.5	458	213.9	120.4	458	227.4	127.6	458	219.5	109.3	458	234.1	105.9	458	199.4	109.5	458	249.6	131.6	458
5.300
5.333	203.1	130.3	460	211.4	141.8	460	212.4	120.4	460	226.5	127.0	460	217.8	108.3	460	232.6	105.5	460	196.5	111.8	460	248.9	130.3	460
5.367
5.400	202.5	131.0	462	211.5	141.8	462	211.3	120.8	462	225.8	126.0	462	215.8	106.9	462	230.5	104.5	462	193.3	115.9	462	248.1	127.0	462
5.433
5.467	202.0	131.3	464	211.9	141.8	464	210.6	120.8	464	225.4	125.8	464	214.4	105.8	464	229.0	103.6	464	191.9	117.1	464	246.4	126.4	464
5.500
5.533	201.5	131.4	466	211.6	141.4	466	209.5	120.9	466	224.3	125.1	466	213.1	104.3	466	227.9	103.5	466	190.5	118.6	466	244.3	124.1	466
5.567
5.600	201.0	131.8	468	211.8	141.0	468	208.6	121.1	468	223.4	124.3	468	211.8	102.0	468	226.9	103.4	468	188.9	119.4	468	242.9	122.8	468
5.633
5.667	200.4	131.9	470	211.5	141.0	470	207.8	121.1	470	222.9	122.8	470	210.9	100.9	470	225.6	103.1	470	187.3	121.1	470	241.3	120.8	470
5.700
5.733	199.9	132.3	472	211.5	140.8	472	207.1	121.1	472	221.9	122.4	472	210.0	99.88	472	224.6	102.4	472	186.3	125.4	472	240.6	119.0	472
5.767
5.800	199.6	132.6	474	211.6	140.8	474	206.1	121.1	474	221.3	122.1	474	209.0	99.00	474	223.6	102.1	474	186.5	127.6	474	239.9	117.4	474
5.833
5.867	199.3	133.3	476	211.6	140.6	476	205.1	121.4	476	220.4	121.9	476	208.0	98.00	476	222.9	102.1	476	185.5	128.9	476	239.4	116.3	476
5.900
5.933	198.8	134.1	478	211.6	140.6	478	204.6	121.4	478	219.6	121.5	478	207.1	97.75	478	221.9	102.3	478	185.0	129.9	478	238.6	115.5	478
5.967
6.000	198.4	134.9	480	211.6	140.6	480	204.3	121.4	480	219.0	121.0	480	207.0	97.38	480	221.8	102.8	480	184.9	128.3	480	237.8	115.9	480
6.033
6.067	197.9	135.6	482	211.6	140.6	482	203.8	121.1	482	218.4	121.3	482	207.0	97.38	482	221.5	102.8	482	183.6	123.6	482	237.8	116.0	482
6.100
6.133	197.9	136.5	484	211.9	140.5	484	203.5	120.4	484	218.0	121.5	484	207.0	97.38	484	221.3	103.4	484	183.8	120.3	484	237.4	116.0	484
6.167
6.200	198.0	137.5	486	211.8	140.4	486	203.1	119.8	486	217.6	121.5	486	206.9	97.25	486	221.0	103.9	486	184.5	117.9	486	236.4	118.1	486
6.233
6.267	198.0	138.0	488	211.9	140.3	488	202.6	119.3	488	217.1	121.4	488	206.9	97.25	488	219.9	104.4	488	184.5	114.8	488	236.1	119.4	488
6.300
6.333	198.0	138.8	490	212.1	139.8	490	202.1	119.0	490	216.5	121.4	490	206.9	97.25	490	219.5	105.0	490	184.5	111.0	490	236.1	119.5	490
6.367
6.400	198.0	139.1	492	212.1	139.1	492	201.1	118.5	492	215.5	120.9	492	206.3	96.75	492	218.9	106.1	492	185.9	106.4	492	235.5	119.5	492
6.433
6.467	198.0	139.1	494	212.1	138.5	494	200.0	117.6	494	214.3	120.6	494	205.9	96.25	494	218.0	106.1	494	186.8	103.5	494	234.3	119.3	494
6.500
6.533	197.5	139.4	496	211.6	137.6	496	199.3	117.1	496	212.9	120.4	496	205.4	96.00	496	216.6	105.9	496	187.5	100.8	496	232.9	119.3	496
6.567
6.600	196.4	139.6	498	210.8	138.0	498	198.0	116.5	498	211.6	120.0	498	205.0	95.63	498	215.9	106.0	498	188.4	98.50	498	231.5	119.3	498
6.633
6.667	195.6	139.3	500	209.3	137.3	500	197.0	116.0	500	210.8	120.0	500	205.0	95.63	500	215.0	106.5	500	188.8	97.50	500	229.4	119.3	500
6.700
6.733	194.8	139.3	502	208.1	136.9	502	195.8	115.1	502	209.8	120.0	502	205.0	95.50	502	214.4	106.9	502	187.4	97.50	502	227.6	119.6	502
6.767
6.800	193.5	139.4	504	207.9	136.8	504	195.8	115.0	504	209.3	120.0	504	205.4	95.50	504	214.3	107.9	504	187.5	97.13	504	227.6	120.8	504
6.833
6.867	192.4	139.0	506	207.1	136.6	506	195.8	115.0	506	209.1	120.6	506	206.0	96.13	506	214.5	108.9	506	188.3	95.63	506	227.9	121.4	506
6.900
6.933	191.8	138.1	508	206.1	136.9	508	196.0	114.6	508	209.3	121.3	508	207.0	96.88	508	215.1	110.0	508	189.5	94.50	508	227.5	122.8	508
6.967
7.000	191.4	136.9	510	205.3	136.9	510	196.8	114.6	510	209.6	122.3	510	207.6	97.38	510	216.1	110.8	510	189.5	94.50	510	228.4	121.6	510
7.033
7.067	191.0	135.9	512	204.8	137.1	512	196.8	114.6	512	209.6	122.9	512	208.1	98.38	512	217.3	111.6	512	190.4	93.88	512	228.4	123.1	512
7.100
7.133	190.4	135.0	514	204.0	137.4	514	197.5	113.8	514	209.3	123.5	514	209.1	99.50	514	218.9	112.3	514	192.1	93.13	514	227.3	126.0	514
7.167
7.200	189.8	134.3	516	202.9	138.0	516	198.4	114.1	516	209.5	123.8	516	210.8	100.4	516	220.4	112.1	516	194.0	92.50	516	226.4	128.9	516
7.233
7.267	189.3	133.9	518	202.5	138.3	518	198.4	113.9	518	209.5	125.3	518	211.5	101.4	518	221.9	112.1	518	196.3	93.88	518	223.5	135.0	518
7.300
7.333	188.5	133.4	520	202.6	138.3	520	198.4	114.0	520	208.9	125.5	520	211.1	102.1	520	222.4	112.1	520	197.0	94.13	520	220.4	137.3	520
7.367
7.400	188.1	133.8	522	202.4	138.4	522	198.6	114.9	522	208.1	126.4	522	210.6	102.6	522	222.5	111.8	522	197.0	94.13	522	216.3	139.5	522
7.433
7.467	188.1	133.8	524	201.3	138.6	524	198.6	114.9	524	207.8	126.8	524	210.5	102.9	524	222.5	111.4	524	197.0	94.13	524	215.1	140.4	524
7.500
7.533	187.4	133.4	526	200.3	139.3	526	198.6	115.3	526	206.6	127.8	526	210.1	103.3	526	222.5	111.4	526	197.0	95.38	526	210.6	142.1	526
7.567
7.600	186.8	132.8	528	199.5	139.9	528	198.6	115.5	528	206.1	128.4	528	209.8	103.9	528	222.5	111.4	528	197.0	96.25	528	208.8	143.5	528
7.633
7.667	186.6	132.6	530	199.0	140.6	530	198.6	115.5	530	206.1	129.0	530	209.3	104.5	530	222.6	110.6	530	197.0	96.25	530	207.5	144.5	530
7.700
7.733	186.6	132.8	532	198.6	140.8	532	198.6	115.9	532	206.5	129.4	532	209.3	104.6	532	222.9	110.0	532	196.5	96.50	532	206.9	145.6	532
7.767
7.800	186.6	132.8	534	198.4	140.9	534	199.3	116.4	534	207.5	129.4	534	209.0	105.1	534	223.3	109.6	534	193.8	98.75	534	208.5	145.4	534
7.833
7.867	187.1	132.8	536	198.6	141.3	536	200.3	117.1	536	208.6	129.4	536	208.6	106.1	536	223.9	108.8	536	192.4	101.1	536	211.3	144.5	536
7.900
7.933	187.9	133.0	538	198.6	141.3	538	201.1	117.9	538	210.4	130.0	538	209.1	107.5	538	224.3	108.3	538	192.6	100.3	538	216.1	142.8	538
7.967
8.000	188.6	133.1	540	199.0	142.4	540	201.8	118.9	540	211.6	130.3	540	209.1	108.8	540	224.4	108.3	540	191.4	100.9	540	221.3	142.5	540
8.033
8.067	189.8	133.8	542	199.4	144.0	542	202.3	119.1	542	213.4	130.3	542	209.1	109.3	542	224.4	108.3	542	189.9	103.6	542	227.6	140.0	542
8.100
8.133	190.4	133.9	544	199.6	144.9	544	202.6	120.1	544	215.0	130.3	544	209.1	109.3	544	224.1	107.8	544	189.1	105.8	544	232.6	137.6	544
8.167
8.200	190.9	133.9	546	199.5	145.3	546	202.6	121.1	546	215.0	130.3	546	208.3	109.1	546	223.1	106.9	546	187.5	107.5	546	235.1	134.8	546
8.233
8.267	191.1	134.1	548	199.5	145.5	548	201.8	121.6	548	215.0	130.1	548	207.4	109.1	548	222.3	107.0	548	186.4	108.5	548	235.1	130.9	548
8.300
8.333	191.4	134.3	550	199.4	146.0	550	200.5	122.3	550	214.8	129.6	550	205.6	109.1	550	220.6	106.8	550	184.5	110.4	550	235.4	128.6	550
8.367
8.400	191.4	134.4	552	199.4	146.4	552	199.5	122.8	552	214.5	128.8	552	204.8	109.1	552	219.4	106.6	552	183.3	112.3	552	234.5	127.1	552
8.433
8.467	191.4	135.3	554	200.6	146.4	554	199.3	123.5	554	214.0	128.1	554	203.3	109.3	554	217.9	105.9	554	182.1	114.6	554	233.6	125.5	554
8.500
8.533	191.5	136.6	556	202.3	146.1	556	199.0	124.6	556	213.9	127.5	556	202.1	109.4	556	216.9	105.8	556	181.3	119.1	556	233.6	125.0	556
8.567
8.600	192.3	137.6	558	203.1	146.4	558	198.9	125.9	558	213.9	127.0	558	201.1	109.6	558	216.1	105.8	558	180.5	123.6	558	232.9	123.0	558
8.633
8.667	192.5	137.6	560	203.9	146.6	560	198.9	126.6	560	213.9	127.0	560	200.5	109.6	560	214.9	105.8	560	179.9	126.9	560	232.3	121.6	560
8.700
8.733	192.6	138.4	562	204.3	146.8	562	198.8	126.8	562	213.9	127.0	562	199.8	109.0	562	214.4	106.0	562	179.6	129.1	562	231.8	120.9	562
8.767
8.800	192.1	138.9	564	204.6	146.1	564	198.0	126.9	564	213.3	127.0	564	198.8	108.3	564	213.6	106.3	564	178.0	130.5	564	230.9	119.8	564
8.833
8.867	191.8	139.4	566	204.6	146.4	566	197.4	127.0	566	212.3	127.1	566	197.6	107.3	566	212.9	106.4	566	176.6	131.6	566	229.9	118.8	566
8.900
8.933	191.5	140.3	568	204.6	146.4	568	196.5	127.3	568	211.6	126.9	568	197.0	106.3	568	212.1	106.5	568	176.5	134.0	568	227.9	118.8	568
8.967
9.000	191.5	141.4	570	204.5	147.0	570	196.1	127.5	570	210.9	126.4	570	196.5	105.4	570	211.6	107.1	570	177.0	136.1	570	226.3	118.9	570
9.033
9.067	191.6	142.1	572	205.0	147.1	572	195.6	128.0	572	210.4	126.4	572	196.1	105.0	572	210.8	107.5	572	178.1	138.8	572	224.8	118.5	572
9.100
9.133	191.6	142.8	574	205.8	146.8	574	195.4	128.3	574	209.6	126.1	574	195.9	104.9	574	210.0	108.0	574	177.8	138.9	574	224.8	117.6	574
9.167
9.200	191.9	143.9	576	206.5	146.8	576	194.9	129.0	576	209.5	126.1	576	195.4	104.8	576	209.5	108.4	576	177.8	139.5	576	224.4	118.1	576
9.233
9.267	192.3	144.6	578	207.4	146.4	578	194.6	129.9	578	209.1	126.3	578	195.1	104.8	578	209.5	108.8	578	177.4	140.1	578	225.0	118.9	578
9.300
9.333	193.0	145.5	580	207.6	146.3	580	194.5	129.6	580	209.0	126.4	580	195.1	104.8	580	209.4	109.0	580	176.3	138.6	580	225.9	120.3	580
9.367
9.400	193.0	146.3	582	207.6	146.3	582	194.1	129.5	582	208.6	126.8	582	195.1	104.8	582	209.3	109.9	582	176.1	135.8	582	225.9	122.0	582
9.433
9.467	193.3	147.0	584	207.6	146.3	584	193.0	128.8	584	208.6	126.8	584	195.1	104.8	584	208.9	110.9	584	173.4	130.9	584	225.9	123.1	584
9.500
9.533	193.4	147.6	586	207.6	146.3	586	192.4	128.0	586	207.5	127.4	586	195.1	104.8	586	208.5	111.8	586	171.9	126.3	586	225.6	124.5	586
9.567
9.600	192.8	148.0	588	206.6	146.1	588	191.9	127.1	588	207.0	127.4	588	195.5	104.6	588	208.3	112.5	588	171.8	121.5	588	225.6	125.4	588
9.633
9.667	192.1	148.3	590	206.4	146.1	590	191.1	126.1	590	205.9	127.4	590	195.5	104.6	590	207.9	112.9	590	173.4	117.1	590	225.0	125.4	590
9.700
9.733	191.5	148.5	592	205.9	146.0	592	190.8	125.9	592	204.4	127.4	592	195.5	104.6	592	207.3	113.6	592	174.9	111.5	592	224.5	126.1	592
9.767
9.800	191.0	148.5	594	205.1	145.9	594	189.4	124.9	594	203.9	127.6	594	195.5	104.6	594	206.9	114.3	594	175.4	110.1	594	224.0	127.5	594
9.833
9.867	190.3	148.5	596	204.0	145.9	596	188.9	124.9	596	203.8	127.6	596	195.5	104.6	596	206.9	114.9	596	175.6	109.8	596	223.8	129.6	596
9.900
9.933	189.3	148.4	598	202.8	145.6	598	188.6	124.4	598	203.3	127.9	598	195.6	105.0	598	206.9	115.0	598	175.6	109.5	598	221.1	133.4	598
9.967
10.000	188.0	148.3	600	202.6	145.8	600	188.3	124.1	600	202.5	127.9	600	195.9	105.5	600	207.1	115.8	600	176.0	107.3	600	217.0	138.1	600
10.033
10.067	187.0	147.4	602	201.5	145.6	602	188.3	124.3	602	202.5	128.4	602	196.3	105.9	602	207.5	115.9	602	177.1	106.4	602	213.1	142.1	602
10.100
10.133	186.8	146.6	604	201.1	145.6	604	188.4	123.9	604	202.6	129.1	604	196.6	105.8	604	208.4	115.1	604	179.8	105.6	604	212.8	143.0	604
10.167
10.200	186.4	145.9	606	200.8	145.6	606	188.6	123.6	606	202.4	129.4	606	197.5	106.3	606	209.1	115.0	606	181.4	105.1	606	211.4	145.8	606
10.233
10.267	186.0	144.9	608	200.3	145.6	608	188.8	123.5	608	202.4	129.4	608	197.6	106.3	608	209.8	115.0	608	182.1	105.1	608	210.1	147.1	608
10.300
10.333	185.5	144.1	610	199.8	145.5	610	188.8	123.5	610	202.4	129.4	610	197.9	106.6	610	210.6	115.3	610	182.1	105.1	610	209.8	147.4	610
10.367
10.400	184.3	143.6	612	198.9	145.1	612	188.8	122.9	612	202.0	129.8	612	198.0	106.6	612	210.6	115.3	612	182.1	105.1	612	209.0	147.9	612
10.433
10.467	183.4	143.3	614	197.5	145.1	614	188.5	122.3	614	201.5	130.1	614	198.1	107.0	614	210.6	115.1	614	182.1	105.1	614	206.9	148.6	614
10.500
10.533	182.1	142.4	616	196.0	145.0	616	187.9	121.6	616	201.0	130.3	616	198.3	107.1	616	210.6	115.1	616	181.4	102.9	616	204.6	149.1	616
10.567
10.600	181.1	142.3	618	195.1	145.0	618	187.6	121.6	618	199.4	131.0	618	197.8	107.5	618	210.8	114.8	618	181.1	102.6	618	204.4	148.6	618
10.633
10.667	180.1	141.9	620	194.1	145.0	620	187.4	121.8	620	198.6	131.6	620	197.1	108.0	620	210.8	114.3	620	180.6	103.0	620	203.6	148.6	620
10.700
10.733	179.8	141.0	622	193.1	145.3	622	187.4	122.0	622	198.1	132.3	622	196.5	108.6	622	210.6	114.4	622	181.3	103.1	622	202.9	148.8	622
10.767
10.800	179.3	140.0	624	192.6	145.6	624	187.6	121.9	624	197.9	133.0	624	196.1	109.0	624	210.6	114.4	624	182.0	103.1	624	202.9	148.8	624
10.833
10.867	179.0	139.4	626	192.0	145.8	626	187.9	121.9	626	197.9	133.3	626	195.6	109.5	626	210.6	113.8	626	181.6	103.8	626	201.6	149.8	626
10.900
10.933	178.9	139.3	628	191.3	146.3	628	188.3	122.6	628	198.6	133.9	628	195.6	110.4	628	210.6	113.5	628	181.6	103.8	628	200.6	150.8	628
10.967
11.000	178.9	139.3	630	190.5	147.0	630	188.6	123.4	630	198.6	133.9	630	195.6	110.9	630	211.1	113.0	630	181.1	104.3	630	200.1	151.8	630
11.033
11.067	178.5	139.1	632	190.4	147.1	632	188.6	123.6	632	198.9	133.8	632	195.5	112.1	632	210.9	112.6	632	179.8	105.9	632	201.0	151.3	632
11.100
11.133	178.3	139.1	634	189.8	147.8	634	188.6	124.4	634	199.1	133.5	634	195.3	112.3	634	210.5	112.3	634	178.3	107.3	634	204.1	150.1	634
11.167
11.200	177.9	139.1	636	189.0	148.1	636	188.4	124.1	636	199.6	133.4	636	195.0	112.3	636	209.9	111.5	636	176.6	107.9	636	208.9	147.6	636
11.233
11.267	177.9	139.1	638	188.8	148.1	638	188.1	124.1	638	199.6	133.4	638	194.5	112.4	638	209.1	111.5	638	175.0	109.4	638	213.1	144.9	638
11.300
11.333	177.6	139.4	640	187.9	149.4	640	187.5	124.9	640	199.6	133.4	640	193.1	112.8	640	207.8	111.1	640	173.0	112.0	640	217.4	142.6	640
11.367
11.400	177.6	139.8	642	187.9	150.1	642	187.0	125.4	642	199.6	133.3	642	192.0	113.4	642	206.5	111.1	642	171.8	113.4	642	219.5	137.8	642
11.433
11.467	177.6	140.1	644	187.8	150.6	644	186.3	125.9	644	199.6	133.3	644	190.8	113.8	644	206.1	111.1	644	170.6	115.1	644	219.8	134.4	644
11.500
11.533	177.8	140.3	646	187.6	150.9	646	186.0	126.4	646	200.1	133.0	646	190.1	114.1	646	205.3	110.9	646	169.3	117.0	646	219.9	131.3	646
11.567
11.600	177.8	140.9	648	187.6	151.6	648	185.6	127.5	648	200.1	133.0	648	189.4	114.5	648	204.1	110.6	648	168.5	118.5	648	219.0	129.8	648
11.633
11.667	178.3	142.0	650	188.3	151.9	650	185.1	128.5	650	199.9	132.6	650	188.6	114.8	650	203.8	110.8	650	168.1	120.1	650	218.4	129.5	650
11.700
11.733	178.6	142.6	652	189.6	151.9	652	185.1	129.3	652	199.9	132.6	652	188.1	115.0	652	202.4	110.9	652	167.6	122.8	652	217.8	129.1	652
11.767
11.800	179.3	142.9	654	191.1	151.5	654	185.1	130.1	654	199.9	132.6	654	187.5	114.8	654	201.9	110.9	654	167.8	129.5	654	217.6	128.9	654
11.833
11.867	179.9	143.6	656	192.4	151.3	656	185.4	131.1	656	200.0	132.3	656	186.8	114.1	656	201.6	110.9	656	167.5	130.3	656	217.4	127.3	656
11.900
11.933	180.4	144.5	658	192.9	151.1	658	185.4	131.5	658	199.9	131.5	658	186.3	113.6	658	200.8	110.9	658	167.5	131.8	658	217.4	124.5	658
11.967
12.000	180.5	144.9	660	193.6	151.0	660	185.4	131.9	660	200.1	131.5	660	185.5	112.8	660	200.3	110.9	660	167.4	134.6	660	217.3	123.1	660
12.033
12.067	180.8	145.3	662	194.8	151.0	662	185.4	132.4	662	200.0	130.9	662	184.8	112.0	662	199.9	111.4	662	167.4	138.4	662	216.1	122.5	662
12.100
12.133	181.1	145.9	664	195.3	151.5	664	185.4	133.1	664	200.0	130.9	664	184.6	110.8	664	199.9	112.1	664	167.4	141.0	664	215.8	122.5	664
12.167
12.200	181.6	146.9	666	195.5	151.8	666	185.3	133.8	666	200.0	130.9	666	184.6	110.8	666	199.5	112.6	666	167.3	143.0	666	214.9	122.6	666
12.233
12.267	182.3	148.1	668	197.0	152.3	668	185.0	134.8	668	199.4	131.4	668	184.6	110.8	668	199.1	113.3	668	167.1	143.9	668	214.9	122.6	668
12.300
12.333	182.4	149.0	670	197.3	152.3	670	184.9	135.4	670	199.4	131.4	670	184.6	110.8	670	199.0	114.3	670	166.8	143.1	670	214.9	122.6	670
12.367
12.400	182.8	150.4	672	197.3	152.3	672	184.6	135.4	672	199.5	132.0	672	184.6	110.9	672	199.0	115.0	672	166.8	141.8	672	214.9	122.6	672
12.433
12.467	182.9	151.3	674	197.6	152.3	674	184.6	135.3	674	199.4	132.1	674	184.6	111.4	674	198.9	115.8	674	166.4	138.6	674	216.0	123.8	674
12.500
12.533	183.3	152.1	676	198.1	152.3	676	184.0	134.6	676	199.0	132.4	676	184.9	111.6	676	198.9	116.1	676	166.4	136.4	676	216.3	124.9	676
12.567
12.600	183.6	152.6	678	198.1	152.3	678	183.6	134.6	678	198.4	132.6	678	184.4	111.6	678	198.8	116.6	678	166.5	133.9	678	216.3	126.4	678
12.633
12.667	183.6	152.8	680	198.3	152.5	680	182.5	133.8	680	197.3	132.8	680	183.1	111.5	680	197.6	117.4	680	166.5	131.9	680	215.1	126.9	680
12.700
12.733	183.6	153.6	682	197.8	151.8	682	181.4	133.5	682	196.4	132.8	682	182.9	110.9	682	196.8	117.8	682	166.8	128.0	682	214.3	127.3	682
12.767
12.800	182.3	155.0	684	196.8	151.4	684	180.3	133.1	684	194.9	132.8	684	182.1	110.9	684	196.0	118.3	684	167.9	124.3	684	214.3	127.6	684
12.833
12.867	181.3	156.0	686	196.0	150.9	686	179.0	133.1	686	193.6	133.0	686	181.5	110.9	686	195.3	119.1	686	167.5	122.1	686	213.6	128.1	686
12.900
12.933	181.0	156.3	688	194.8	150.8	688	177.9	133.0	688	192.4	133.3	688	181.4	110.9	688	194.9	120.5	688	166.3	121.6	688	212.4	128.5	688
12.967
13.000	180.1	156.6	690	194.5	150.8	690	177.4	133.0	690	191.9	133.8	690	181.4	110.9	690	194.1	121.5	690	166.1	120.5	690	212.6	129.6	690
13.033
13.067	179.6	157.1	692	194.0	151.1	692	177.1	133.3	692	191.9	134.1	692	181.6	111.5	692	194.5	122.1	692	166.4	120.6	692	211.8	130.0	692
13.100
13.133	179.6	157.1	694	194.0	152.0	694	177.1	133.3	694	192.3	134.9	694	182.3	112.5	694	194.4	122.5	694	167.1	119.4	694	212.4	128.6	694
13.167
13.200	179.4	156.8	696	193.9	152.4	696	177.1	133.1	696	192.3	135.5	696	183.3	113.4	696	195.1	123.1	696	167.9	118.5	696	212.4	127.0	696
13.233
13.267	179.3	156.6	698	193.5	153.1	698	177.1	133.1	698	192.3	136.0	698	184.3	113.9	698	195.9	123.4	698	167.6	119.0	698	211.4	126.6	698
13.300
13.333	179.0	156.6	700	193.6	153.6	700	177.5	132.9	700	192.3	137.5	700	185.0	114.6	700	197.0	123.6	700	168.9	117.9	700	211.4	129.0	700
