## Supplementary material for "Trunk muscle activity across various trunk–limb coordination patterns in centipede locomotion": Data S1: rubi-swim-#3-3-track.csv

#multi:
	mass A			mass B			mass C			mass D			mass E			mass F			mass G			mass H
t	x	y	frame	x	y	frame	x	y	frame	x	y	frame	x	y	frame	x	y	frame	x	y	frame	x	y	frame
0.000	203.0	-82.63	1000	191.4	-74.00	1000	211.8	-60.88	1000	196.9	-60.50	1000	211.5	-40.50	1000	197.0	-42.00	1000	229.8	-48.38	1000	181.8	-65.00	1000
0.033
0.067	203.3	-82.50	1002	191.1	-74.13	1002	211.1	-60.13	1002	195.4	-61.25	1002	210.8	-40.63	1002	195.9	-41.50	1002	228.5	-47.63	1002	181.1	-66.25	1002
0.100
0.133	203.3	-81.75	1004	190.9	-74.75	1004	210.0	-59.25	1004	194.8	-61.13	1004	209.6	-40.63	1004	194.5	-40.75	1004	227.4	-46.63	1004	180.1	-66.50	1004
0.167
0.200	203.4	-81.25	1006	190.3	-75.25	1006	208.8	-58.75	1006	193.8	-61.13	1006	208.3	-41.13	1006	193.0	-39.75	1006	227.1	-47.25	1006	179.0	-67.13	1006
0.233
0.267	203.8	-80.88	1008	190.0	-75.63	1008	207.9	-58.38	1008	192.8	-61.50	1008	207.3	-41.13	1008	192.4	-39.13	1008	226.3	-47.38	1008	177.8	-69.13	1008
0.300
0.333	203.8	-80.13	1010	189.6	-76.13	1010	207.3	-57.75	1010	191.9	-61.63	1010	206.8	-41.13	1010	191.5	-38.50	1010	225.0	-47.13	1010	177.3	-71.13	1010
0.367
0.400	204.0	-79.50	1012	189.5	-76.50	1012	206.4	-57.38	1012	191.3	-61.50	1012	205.8	-41.38	1012	190.9	-37.75	1012	223.9	-46.38	1012	177.5	-73.25	1012
0.433
0.467	204.0	-79.38	1014	189.3	-76.88	1014	205.8	-57.25	1014	190.9	-61.50	1014	204.8	-41.88	1014	190.4	-37.38	1014	222.9	-46.00	1014	177.5	-74.75	1014
0.500
0.533	204.0	-79.00	1016	189.1	-77.88	1016	204.9	-57.00	1016	190.1	-61.63	1016	204.3	-42.63	1016	190.1	-37.13	1016	222.4	-45.88	1016	177.9	-76.00	1016
0.567
0.600	204.0	-78.88	1018	189.1	-77.88	1018	204.5	-56.88	1018	189.0	-61.75	1018	204.0	-42.75	1018	189.9	-36.75	1018	222.6	-48.13	1018	177.1	-76.75	1018
0.633
0.667	203.5	-78.75	1020	189.0	-78.25	1020	203.9	-56.88	1020	188.4	-61.63	1020	203.8	-42.75	1020	189.6	-36.50	1020	222.9	-48.75	1020	175.9	-76.38	1020
0.700
0.733	203.1	-78.38	1022	188.6	-78.63	1022	203.5	-56.88	1022	188.0	-60.88	1022	203.5	-43.25	1022	189.6	-36.50	1022	222.9	-50.75	1022	172.5	-74.25	1022
0.767
0.800	202.8	-78.75	1024	188.4	-79.13	1024	203.3	-57.38	1024	187.8	-60.63	1024	203.5	-43.75	1024	190.1	-36.50	1024	222.8	-53.13	1024	170.3	-71.13	1024
0.833
0.867	202.8	-78.75	1026	188.1	-79.75	1026	202.6	-58.00	1026	187.5	-60.50	1026	203.5	-44.00	1026	190.3	-37.00	1026	222.4	-55.25	1026	167.8	-65.63	1026
0.900
0.933	202.6	-79.00	1028	187.9	-80.13	1028	202.4	-58.75	1028	187.4	-60.50	1028	203.5	-45.13	1028	190.5	-37.00	1028	222.4	-56.25	1028	166.6	-58.38	1028
0.967
1.000	202.0	-79.00	1030	187.4	-80.25	1030	202.0	-59.50	1030	187.1	-60.00	1030	203.5	-45.63	1030	190.9	-37.00	1030	222.4	-58.25	1030	167.5	-54.63	1030
1.033
1.067	200.8	-79.00	1032	187.0	-80.25	1032	201.6	-59.88	1032	186.3	-59.50	1032	203.5	-46.38	1032	191.1	-37.00	1032	222.0	-60.13	1032	167.9	-50.88	1032
1.100
1.133	200.1	-78.75	1034	186.1	-80.75	1034	200.9	-60.38	1034	185.4	-59.00	1034	203.3	-46.75	1034	191.3	-37.00	1034	221.9	-61.13	1034	168.1	-48.25	1034
1.167
1.200	200.0	-78.75	1036	185.5	-81.25	1036	199.9	-61.00	1036	184.5	-58.38	1036	203.3	-47.25	1036	191.6	-37.00	1036	220.9	-62.50	1036	168.3	-46.38	1036
1.233
1.267	199.0	-78.25	1038	184.8	-81.63	1038	199.1	-61.38	1038	183.8	-58.13	1038	202.4	-48.00	1038	191.6	-37.00	1038	220.1	-63.38	1038	168.1	-44.88	1038
1.300
1.333	197.9	-77.88	1040	183.9	-81.63	1040	198.4	-61.50	1040	183.5	-58.00	1040	202.1	-48.38	1040	191.6	-37.00	1040	219.3	-64.38	1040	168.4	-43.00	1040
1.367
1.400	197.4	-78.50	1042	183.0	-81.63	1042	198.0	-62.13	1042	183.3	-57.50	1042	202.3	-49.00	1042	191.9	-37.88	1042	218.8	-65.13	1042	168.9	-41.63	1042
1.433
1.467	197.1	-79.13	1044	182.4	-81.88	1044	197.9	-62.75	1044	183.3	-57.75	1044	202.3	-49.00	1044	192.5	-38.25	1044	217.0	-66.75	1044	169.1	-40.88	1044
1.500
1.533	196.6	-79.13	1046	182.0	-81.88	1046	198.0	-63.50	1046	183.3	-57.75	1046	203.1	-49.25	1046	192.5	-38.38	1046	216.0	-68.63	1046	170.4	-40.38	1046
1.567
1.600	195.9	-79.25	1048	181.5	-81.50	1048	198.0	-64.25	1048	183.3	-57.75	1048	204.1	-49.25	1048	193.6	-38.63	1048	215.4	-70.75	1048	171.5	-40.00	1048
1.633
1.667	195.3	-79.25	1050	180.8	-81.13	1050	198.0	-65.25	1050	183.3	-57.88	1050	204.9	-49.25	1050	194.4	-38.25	1050	214.5	-72.88	1050	172.6	-39.25	1050
1.700
1.733	194.8	-79.63	1052	180.3	-80.00	1052	197.6	-65.63	1052	183.6	-57.75	1052	206.1	-49.25	1052	195.4	-38.50	1052	212.8	-75.88	1052	174.0	-38.75	1052
1.767
1.800	194.1	-80.13	1054	179.9	-79.25	1054	197.4	-66.25	1054	183.8	-57.88	1054	207.1	-49.75	1054	196.0	-38.88	1054	212.1	-77.50	1054	174.6	-38.75	1054
1.833
1.867	193.4	-80.63	1056	179.6	-79.00	1056	197.3	-66.63	1056	184.1	-57.38	1056	207.4	-49.75	1056	196.1	-39.25	1056	210.9	-79.63	1056	175.4	-37.88	1056
1.900
1.933	192.9	-80.88	1058	179.0	-78.50	1058	196.9	-67.13	1058	184.1	-57.38	1058	207.8	-49.75	1058	195.8	-40.13	1058	210.0	-81.13	1058	175.6	-37.88	1058
1.967
2.000	192.1	-81.00	1060	178.1	-78.00	1060	196.6	-67.38	1060	184.4	-57.00	1060	207.9	-49.63	1060	195.8	-40.00	1060	209.1	-81.88	1060	176.3	-37.63	1060
2.033
2.067	191.5	-81.13	1062	177.4	-77.50	1062	195.9	-68.00	1062	184.3	-56.88	1062	207.9	-49.63	1062	195.3	-40.13	1062	207.6	-82.88	1062	176.8	-36.88	1062
2.100
2.133	191.0	-81.38	1064	176.8	-77.25	1064	195.4	-67.63	1064	184.3	-56.63	1064	207.9	-49.63	1064	195.1	-40.38	1064	205.5	-84.25	1064	177.8	-35.88	1064
2.167
2.200	190.1	-81.38	1066	176.1	-77.00	1066	195.1	-67.75	1066	184.3	-56.50	1066	207.9	-49.63	1066	194.8	-40.63	1066	203.6	-84.13	1066	177.8	-36.00	1066
2.233
2.267	189.8	-81.38	1068	175.4	-76.75	1068	195.0	-67.75	1068	184.0	-56.25	1068	207.6	-49.63	1068	194.4	-40.88	1068	201.6	-84.50	1068	177.8	-36.00	1068
2.300
2.333	189.3	-81.50	1070	175.4	-76.75	1070	195.0	-67.75	1070	184.0	-56.25	1070	207.5	-49.63	1070	194.1	-41.00	1070	199.9	-85.13	1070	177.8	-36.00	1070
2.367
2.400	188.9	-81.75	1072	175.1	-76.75	1072	194.9	-68.13	1072	184.0	-56.38	1072	207.5	-49.63	1072	193.9	-41.00	1072	199.5	-85.25	1072	177.8	-36.00	1072
2.433
2.467	188.8	-82.25	1074	175.1	-76.75	1074	194.9	-68.50	1074	184.0	-57.00	1074	207.4	-49.38	1074	193.8	-41.13	1074	198.5	-86.38	1074	177.3	-37.38	1074
2.500
2.533	188.0	-83.13	1076	174.9	-76.50	1076	194.9	-69.00	1076	184.0	-57.13	1076	207.4	-49.38	1076	193.5	-41.50	1076	198.9	-87.38	1076	176.8	-38.13	1076
2.567
2.600	187.6	-83.38	1078	174.9	-76.50	1078	194.9	-69.00	1078	184.3	-57.25	1078	207.4	-49.38	1078	192.9	-42.13	1078	200.1	-88.00	1078	176.1	-39.00	1078
2.633
2.667	187.3	-83.63	1080	174.8	-76.38	1080	194.9	-69.00	1080	184.3	-58.00	1080	207.4	-49.38	1080	192.8	-42.63	1080	202.6	-88.00	1080	175.0	-40.25	1080
2.700
2.733	186.6	-84.38	1082	174.8	-76.38	1082	195.1	-69.00	1082	184.4	-58.25	1082	207.4	-49.38	1082	192.6	-43.50	1082	206.5	-86.13	1082	174.4	-41.13	1082
2.767
2.800	186.5	-84.88	1084	174.5	-76.63	1084	195.8	-69.00	1084	184.8	-58.38	1084	207.8	-48.75	1084	192.5	-44.13	1084	209.9	-83.38	1084	173.8	-42.75	1084
2.833
2.867	186.5	-85.50	1086	174.5	-76.63	1086	197.1	-69.13	1086	184.9	-58.88	1086	207.8	-48.75	1086	192.3	-44.75	1086	215.9	-78.13	1086	173.5	-43.75	1086
2.900
2.933	186.4	-86.13	1088	174.6	-76.63	1088	197.9	-69.00	1088	185.5	-59.13	1088	207.8	-48.75	1088	192.4	-45.63	1088	219.0	-74.50	1088	173.1	-46.13	1088
2.967
3.000	186.4	-86.75	1090	175.4	-76.63	1090	198.6	-69.00	1090	186.0	-60.00	1090	207.8	-48.25	1090	192.4	-46.63	1090	221.3	-70.50	1090	172.3	-48.25	1090
3.033
3.067	186.3	-87.50	1092	176.1	-76.50	1092	199.3	-69.38	1092	186.5	-60.38	1092	207.8	-47.75	1092	192.4	-47.13	1092	222.1	-67.75	1092	172.3	-50.50	1092
3.100
3.133	186.3	-88.25	1094	176.5	-77.38	1094	200.1	-69.13	1094	186.5	-60.88	1094	207.8	-47.75	1094	192.4	-47.63	1094	222.5	-65.38	1094	172.6	-50.88	1094
3.167
3.200	186.6	-88.63	1096	176.9	-77.38	1096	200.1	-69.25	1096	186.5	-61.88	1096	207.5	-47.75	1096	191.8	-48.13	1096	222.5	-64.00	1096	172.9	-51.75	1096
3.233
3.267	186.6	-88.50	1098	177.5	-78.00	1098	200.1	-69.25	1098	186.5	-62.25	1098	207.1	-47.75	1098	191.6	-48.38	1098	222.8	-63.88	1098	172.1	-52.88	1098
3.300
3.333	187.1	-89.00	1100	178.0	-78.25	1100	200.1	-69.25	1100	186.1	-63.25	1100	205.8	-47.50	1100	191.0	-48.75	1100	222.8	-63.88	1100	171.4	-54.25	1100
3.367
3.400	187.4	-89.38	1102	177.9	-78.38	1102	200.1	-69.25	1102	186.1	-63.75	1102	205.3	-47.38	1102	190.4	-49.00	1102	222.8	-63.88	1102	170.9	-54.50	1102
3.433
3.467	187.6	-89.13	1104	177.9	-78.38	1104	200.1	-68.75	1104	186.0	-63.75	1104	204.6	-47.25	1104	189.4	-49.00	1104	222.1	-63.50	1104	170.5	-54.25	1104
3.500
3.533	187.6	-89.13	1106	177.6	-78.75	1106	199.9	-68.38	1106	185.5	-64.00	1106	204.1	-47.25	1106	188.1	-49.00	1106	221.3	-62.25	1106	169.8	-54.38	1106
3.567
3.600	188.4	-88.88	1108	177.4	-79.25	1108	199.6	-68.00	1108	184.9	-64.38	1108	202.5	-46.75	1108	187.3	-49.00	1108	220.5	-60.63	1108	169.0	-55.00	1108
3.633
3.667	188.9	-88.75	1110	177.1	-79.63	1110	199.3	-67.75	1110	184.4	-64.38	1110	201.4	-46.63	1110	186.3	-49.25	1110	219.8	-59.50	1110	169.0	-55.00	1110
3.700
3.733	189.0	-88.63	1112	177.5	-79.88	1112	199.0	-67.50	1112	183.6	-65.13	1112	200.9	-46.50	1112	185.5	-49.75	1112	218.1	-58.75	1112	168.3	-55.38	1112
3.767
3.800	190.0	-88.50	1114	177.6	-80.25	1114	199.0	-67.38	1114	183.5	-65.13	1114	200.5	-46.50	1114	184.8	-49.75	1114	217.4	-57.25	1114	168.1	-55.00	1114
3.833
3.867	190.8	-88.38	1116	178.0	-80.63	1116	199.0	-67.00	1116	183.5	-65.13	1116	199.8	-46.50	1116	183.9	-49.50	1116	217.3	-55.63	1116	167.6	-55.13	1116
3.900
3.933	191.3	-88.38	1118	178.0	-81.25	1118	199.0	-66.88	1118	183.4	-65.13	1118	199.3	-46.50	1118	183.4	-49.13	1118	217.0	-54.50	1118	167.6	-55.13	1118
3.967
4.000	191.4	-88.00	1120	178.1	-82.00	1120	198.9	-66.50	1120	183.3	-64.88	1120	198.9	-46.50	1120	183.3	-48.63	1120	217.3	-55.13	1120	167.6	-54.88	1120
4.033
4.067	191.6	-88.00	1122	178.4	-82.88	1122	198.6	-66.50	1122	183.0	-64.88	1122	198.8	-46.63	1122	183.3	-48.00	1122	217.5	-55.88	1122	169.1	-51.38	1122
4.100
4.133	192.1	-87.75	1124	178.4	-82.88	1124	198.3	-66.13	1124	182.6	-64.88	1124	197.8	-47.25	1124	183.0	-47.63	1124	217.5	-55.88	1124	169.6	-51.00	1124
4.167
4.200	192.4	-87.25	1126	178.5	-82.88	1126	197.4	-65.75	1126	182.1	-65.38	1126	197.3	-47.63	1126	181.8	-47.00	1126	217.5	-55.88	1126	167.8	-53.63	1126
4.233
4.267	192.8	-86.50	1128	178.1	-83.63	1128	196.8	-65.38	1128	181.3	-65.75	1128	196.4	-48.00	1128	180.9	-46.13	1128	216.8	-55.50	1128	167.0	-55.00	1128
4.300
4.333	192.6	-86.38	1130	177.9	-84.00	1130	196.1	-65.13	1130	180.6	-65.88	1130	195.8	-47.88	1130	180.4	-45.75	1130	214.8	-55.13	1130	165.0	-58.00	1130
4.367
4.400	192.6	-86.25	1132	177.5	-84.63	1132	195.5	-64.88	1132	180.1	-66.00	1132	194.5	-47.88	1132	179.6	-45.50	1132	213.0	-54.38	1132	163.4	-61.50	1132
4.433
4.467	192.3	-85.75	1134	177.5	-84.88	1134	194.8	-64.63	1134	179.5	-66.38	1134	193.6	-47.88	1134	179.4	-45.00	1134	211.6	-52.75	1134	161.9	-66.88	1134
4.500
4.533	192.3	-85.38	1136	177.5	-84.88	1136	194.1	-64.25	1136	179.1	-66.88	1136	193.6	-47.88	1136	179.1	-44.75	1136	211.0	-51.63	1136	161.4	-70.75	1136
4.567
4.600	192.4	-85.13	1138	177.5	-84.88	1138	193.8	-64.13	1138	178.9	-68.00	1138	193.3	-48.00	1138	179.0	-44.38	1138	211.0	-51.63	1138	162.6	-73.50	1138
4.633
4.667	192.4	-85.38	1140	177.5	-84.88	1140	193.3	-63.88	1140	178.6	-68.63	1140	193.1	-48.25	1140	178.6	-44.00	1140	211.0	-51.75	1140	163.3	-77.88	1140
4.700
4.733	192.3	-84.75	1142	177.5	-84.88	1142	192.9	-63.75	1142	177.9	-69.38	1142	192.8	-48.88	1142	178.3	-43.63	1142	211.4	-52.13	1142	163.8	-81.13	1142
4.767
4.800	192.0	-84.38	1144	177.5	-85.13	1144	192.4	-63.63	1144	177.5	-69.38	1144	192.5	-49.13	1144	177.9	-43.63	1144	211.4	-53.63	1144	164.0	-82.75	1144
4.833
4.867	191.5	-84.25	1146	177.1	-85.50	1146	191.4	-63.25	1146	176.5	-69.13	1146	191.5	-49.88	1146	177.4	-43.25	1146	211.5	-54.88	1146	164.0	-82.75	1146
4.900
4.933	191.0	-84.00	1148	176.9	-85.88	1148	190.1	-63.25	1148	175.6	-69.00	1148	190.8	-50.25	1148	176.8	-42.75	1148	211.8	-55.63	1148	163.9	-82.63	1148
4.967
5.000	190.4	-83.75	1150	176.5	-86.00	1150	189.5	-63.38	1150	174.5	-68.63	1150	190.4	-50.25	1150	176.5	-42.75	1150	210.8	-56.00	1150	162.4	-82.00	1150
5.033
5.067	190.1	-84.13	1152	175.9	-86.63	1152	189.1	-63.88	1152	173.9	-68.25	1152	189.4	-50.75	1152	176.5	-42.75	1152	210.0	-57.63	1152	159.3	-79.63	1152
5.100
5.133	189.8	-83.88	1154	175.4	-87.38	1154	188.8	-64.38	1154	173.5	-68.00	1154	189.3	-50.75	1154	176.5	-42.75	1154	209.9	-58.88	1154	157.0	-75.88	1154
5.167
5.200	189.4	-83.75	1156	175.5	-87.38	1156	188.5	-64.75	1156	172.8	-67.50	1156	189.1	-51.13	1156	176.5	-42.75	1156	209.9	-59.25	1156	155.0	-72.00	1156
5.233
5.267	188.9	-83.50	1158	174.9	-88.25	1158	187.8	-65.38	1158	171.9	-67.38	1158	189.1	-51.75	1158	176.8	-42.75	1158	209.9	-59.88	1158	153.9	-68.13	1158
5.300
5.333	188.1	-83.38	1160	174.5	-88.25	1160	187.1	-65.88	1160	171.5	-66.50	1160	189.1	-52.38	1160	177.1	-42.75	1160	209.9	-61.88	1160	153.5	-64.63	1160
5.367
5.400	187.8	-83.25	1162	173.9	-88.25	1162	186.6	-66.38	1162	170.9	-65.63	1162	189.3	-53.25	1162	177.9	-42.88	1162	208.9	-65.13	1162	153.8	-59.13	1162
5.433
5.467	187.0	-83.25	1164	173.3	-88.25	1164	185.9	-67.00	1164	170.8	-65.13	1164	189.3	-53.75	1164	178.4	-42.88	1164	207.9	-67.50	1164	155.1	-53.75	1164
5.500
5.533	186.1	-83.25	1166	172.8	-88.13	1166	185.6	-67.63	1166	170.6	-64.63	1166	189.3	-54.38	1166	178.4	-43.13	1166	207.8	-68.13	1166	155.8	-52.13	1166
5.567
5.600	185.4	-83.38	1168	171.8	-88.13	1168	185.0	-68.38	1168	170.0	-64.13	1168	189.5	-54.63	1168	179.0	-43.25	1168	207.1	-70.25	1168	156.4	-51.25	1168
5.633
5.667	184.6	-83.38	1170	171.0	-88.00	1170	184.8	-69.00	1170	170.0	-64.13	1170	190.1	-55.00	1170	179.6	-43.63	1170	206.8	-72.38	1170	156.4	-51.75	1170
5.700
5.733	184.1	-83.50	1172	170.1	-87.50	1172	184.6	-69.50	1172	170.0	-64.13	1172	190.5	-55.13	1172	180.3	-44.63	1172	205.8	-74.25	1172	156.8	-51.25	1172
5.767
5.800	183.3	-84.13	1174	169.4	-86.88	1174	184.5	-70.25	1174	170.1	-63.75	1174	191.4	-55.50	1174	180.8	-44.75	1174	204.9	-75.75	1174	158.5	-49.25	1174
5.833
5.867	182.8	-84.75	1176	168.6	-86.13	1176	184.8	-70.75	1176	170.5	-63.38	1176	192.5	-56.00	1176	181.5	-44.75	1176	204.3	-77.25	1176	159.1	-48.00	1176
5.900
5.933	182.4	-85.25	1178	168.3	-85.50	1178	184.8	-71.63	1178	171.5	-63.00	1178	193.9	-56.13	1178	182.9	-45.50	1178	203.6	-79.25	1178	160.0	-47.13	1178
5.967
6.000	182.1	-85.50	1180	167.8	-85.00	1180	184.9	-72.38	1180	171.8	-63.00	1180	194.6	-56.75	1180	184.1	-46.25	1180	202.5	-81.25	1180	161.8	-46.38	1180
6.033
6.067	181.6	-86.25	1182	167.8	-85.00	1182	185.1	-72.75	1182	172.4	-63.13	1182	195.1	-57.25	1182	184.9	-47.13	1182	201.5	-83.00	1182	165.1	-45.63	1182
6.100
6.133	181.6	-86.50	1184	167.6	-84.75	1184	185.4	-73.13	1184	173.0	-63.13	1184	195.9	-57.25	1184	184.6	-47.63	1184	200.8	-85.25	1184	166.9	-46.25	1184
6.167
6.200	181.1	-87.75	1186	167.6	-84.75	1186	185.8	-73.63	1186	173.6	-63.25	1186	196.4	-57.13	1186	184.6	-48.13	1186	199.6	-86.38	1186	168.0	-47.38	1186
6.233
6.267	181.0	-88.38	1188	167.6	-84.75	1188	186.0	-74.00	1188	174.1	-63.63	1188	196.9	-57.00	1188	184.5	-49.00	1188	198.4	-88.50	1188	168.8	-48.25	1188
6.300
6.333	180.6	-88.50	1190	167.3	-84.63	1190	186.0	-74.63	1190	174.3	-63.75	1190	197.4	-56.63	1190	184.3	-49.75	1190	197.1	-90.75	1190	168.6	-48.00	1190
6.367
6.400	179.9	-89.00	1192	166.4	-84.13	1192	185.4	-75.00	1192	174.0	-63.75	1192	197.4	-56.63	1192	184.1	-49.63	1192	195.6	-91.63	1192	168.6	-48.00	1192
6.433
6.467	179.1	-89.25	1194	165.8	-83.63	1194	185.4	-75.00	1194	174.0	-63.75	1194	197.4	-56.63	1194	183.6	-50.00	1194	193.1	-92.63	1194	168.6	-48.00	1194
6.500
6.533	178.4	-89.50	1196	165.0	-83.25	1196	185.3	-75.38	1196	174.0	-63.75	1196	197.4	-56.13	1196	182.9	-50.38	1196	191.9	-93.25	1196	168.6	-48.00	1196
6.567
6.600	177.9	-89.88	1198	164.9	-83.00	1198	185.1	-75.38	1198	173.9	-64.13	1198	197.1	-55.88	1198	182.6	-50.88	1198	190.0	-93.63	1198	168.6	-48.00	1198
6.633
6.667	177.1	-90.13	1200	164.5	-82.75	1200	184.8	-75.63	1200	173.6	-64.38	1200	196.9	-55.50	1200	182.3	-51.13	1200	192.1	-92.75	1200	167.0	-48.63	1200
6.700
6.733	176.4	-90.63	1202	164.4	-82.75	1202	185.0	-75.63	1202	173.6	-64.50	1202	196.4	-55.13	1202	182.0	-51.88	1202	194.4	-91.50	1202	165.4	-49.25	1202
6.767
6.800	175.9	-90.88	1204	164.3	-82.25	1204	185.1	-75.13	1204	173.5	-64.88	1204	196.4	-55.00	1204	180.6	-53.13	1204	198.1	-90.88	1204	163.8	-50.50	1204
6.833
6.867	175.5	-91.50	1206	164.0	-82.13	1206	185.4	-75.13	1206	173.1	-65.50	1206	196.4	-55.00	1206	180.0	-53.38	1206	202.1	-88.63	1206	162.0	-52.50	1206
6.900
6.933	175.1	-92.38	1208	164.0	-82.13	1208	185.6	-75.13	1208	173.1	-66.00	1208	195.8	-54.50	1208	180.0	-53.75	1208	205.0	-83.00	1208	161.0	-54.38	1208
6.967
7.000	174.9	-92.88	1210	164.3	-82.38	1210	186.0	-75.00	1210	173.6	-66.88	1210	194.9	-53.75	1210	180.0	-54.00	1210	207.1	-79.25	1210	160.5	-55.25	1210
7.033
7.067	175.0	-93.38	1212	164.8	-82.75	1212	186.5	-74.88	1212	173.6	-67.75	1212	194.4	-53.50	1212	179.4	-54.38	1212	209.4	-75.50	1212	159.8	-56.63	1212
7.100
7.133	175.4	-93.75	1214	165.1	-83.00	1214	186.9	-74.63	1214	173.6	-68.63	1214	194.1	-53.25	1214	178.0	-54.88	1214	209.8	-72.38	1214	159.0	-58.50	1214
7.167
7.200	175.5	-94.00	1216	165.5	-83.25	1216	187.3	-74.63	1216	173.6	-69.38	1216	193.1	-52.75	1216	177.5	-55.38	1216	209.9	-69.38	1216	158.3	-60.75	1216
7.233
7.267	175.8	-94.63	1218	166.0	-83.63	1218	187.6	-74.63	1218	173.4	-69.75	1218	192.1	-52.38	1218	177.0	-55.13	1218	209.9	-69.00	1218	157.5	-61.50	1218
7.300
7.333	176.0	-94.88	1220	166.4	-84.00	1220	187.9	-74.63	1220	173.3	-70.13	1220	191.6	-52.13	1220	176.6	-55.13	1220	209.9	-68.38	1220	157.1	-62.25	1220
7.367
7.400	176.1	-95.13	1222	166.4	-84.00	1222	187.9	-74.38	1222	172.9	-70.75	1222	190.6	-52.00	1222	175.9	-55.50	1222	209.6	-66.75	1222	156.4	-64.63	1222
7.433
7.467	176.6	-95.13	1224	166.5	-84.38	1224	187.9	-74.00	1224	172.6	-71.63	1224	190.0	-51.88	1224	175.1	-56.00	1224	209.4	-65.25	1224	155.8	-67.50	1224
7.500
7.533	177.1	-95.00	1226	166.9	-84.75	1226	187.8	-73.38	1226	172.3	-72.63	1226	189.0	-51.75	1226	173.8	-56.63	1226	207.9	-63.75	1226	155.5	-72.25	1226
7.567
7.600	178.4	-94.63	1228	167.5	-85.25	1228	187.5	-73.00	1228	171.8	-73.13	1228	187.4	-51.63	1228	173.3	-56.63	1228	206.6	-62.38	1228	155.3	-73.63	1228
7.633
7.667	179.3	-94.13	1230	167.5	-85.63	1230	186.8	-72.25	1230	171.5	-73.63	1230	186.4	-51.50	1230	171.4	-56.63	1230	205.0	-60.38	1230	155.0	-75.50	1230
7.700
7.733	180.0	-93.50	1232	167.6	-86.13	1232	186.1	-71.75	1232	171.0	-73.75	1232	185.1	-51.50	1232	170.1	-55.75	1232	204.5	-60.00	1232	154.9	-76.88	1232
7.767
7.800	180.0	-93.50	1234	167.4	-86.38	1234	185.1	-71.38	1234	170.9	-74.00	1234	184.3	-51.50	1234	169.0	-55.00	1234	203.3	-59.50	1234	154.5	-79.00	1234
7.833
7.867	180.0	-93.25	1236	167.4	-86.38	1236	184.6	-70.88	1236	170.4	-74.25	1236	183.3	-51.50	1236	167.8	-53.88	1236	201.5	-58.25	1236	154.1	-79.75	1236
7.900
7.933	180.3	-93.00	1238	167.3	-86.50	1238	183.9	-70.50	1238	170.0	-74.50	1238	182.5	-51.88	1238	167.3	-53.50	1238	200.9	-58.00	1238	153.9	-80.13	1238
7.967
8.000	180.6	-92.88	1240	167.3	-86.88	1240	183.6	-70.25	1240	169.1	-75.00	1240	182.0	-52.75	1240	166.6	-53.13	1240	199.6	-57.50	1240	153.9	-80.13	1240
8.033
8.067	180.8	-92.75	1242	167.1	-87.25	1242	183.3	-70.00	1242	168.6	-75.38	1242	181.8	-53.75	1242	166.4	-52.88	1242	198.8	-57.25	1242	153.9	-80.50	1242
8.100
8.133	180.8	-92.88	1244	167.1	-87.50	1244	183.3	-70.00	1244	168.1	-76.00	1244	181.5	-54.75	1244	166.0	-52.50	1244	198.8	-57.25	1244	153.9	-81.63	1244
8.167
8.200	181.0	-92.50	1246	167.0	-87.50	1246	183.3	-70.00	1246	168.4	-76.38	1246	181.4	-54.88	1246	166.0	-52.50	1246	198.8	-57.25	1246	153.8	-83.13	1246
8.233
8.267	181.3	-92.25	1248	167.0	-87.88	1248	183.0	-70.00	1248	168.4	-76.38	1248	181.3	-55.38	1248	166.0	-52.50	1248	198.8	-57.25	1248	153.8	-84.25	1248
8.300
8.333	181.3	-92.25	1250	167.0	-88.38	1250	182.3	-69.75	1250	167.8	-76.63	1250	180.8	-55.75	1250	165.9	-52.25	1250	198.8	-57.25	1250	153.8	-84.50	1250
8.367
8.400	181.0	-92.00	1252	166.6	-88.88	1252	181.4	-69.63	1252	166.9	-76.50	1252	179.9	-56.25	1252	165.9	-52.25	1252	198.8	-58.13	1252	153.8	-84.50	1252
8.433
8.467	180.4	-91.75	1254	166.5	-89.13	1254	180.5	-69.63	1254	165.9	-76.38	1254	179.4	-56.38	1254	165.1	-51.63	1254	199.1	-59.75	1254	153.3	-84.88	1254
8.500
8.533	180.0	-91.38	1256	166.1	-89.50	1256	179.1	-69.50	1256	164.5	-76.38	1256	178.3	-56.75	1256	164.3	-51.00	1256	199.0	-61.75	1256	152.5	-86.00	1256
8.567
8.600	179.5	-91.25	1258	165.4	-90.25	1258	178.1	-69.50	1258	163.9	-76.38	1258	177.4	-57.00	1258	164.0	-50.63	1258	198.5	-63.25	1258	151.3	-88.25	1258
8.633
8.667	179.0	-91.00	1260	164.8	-90.50	1260	177.8	-69.50	1260	162.6	-76.13	1260	176.8	-57.00	1260	163.8	-50.38	1260	198.3	-63.88	1260	149.9	-87.75	1260
8.700
8.733	178.3	-90.88	1262	163.8	-91.00	1262	177.0	-69.50	1262	162.1	-76.13	1262	176.8	-57.00	1262	163.6	-50.13	1262	198.0	-64.13	1262	149.0	-87.00	1262
8.767
8.800	178.0	-90.88	1264	163.4	-91.50	1264	176.6	-70.00	1264	161.3	-75.25	1264	176.8	-57.38	1264	163.5	-49.88	1264	198.0	-65.25	1264	147.1	-85.00	1264
8.833
8.867	177.5	-90.88	1266	163.0	-91.75	1266	176.3	-70.50	1266	160.6	-74.50	1266	177.0	-58.00	1266	163.5	-49.88	1266	198.0	-67.13	1266	143.9	-80.13	1266
8.900
8.933	176.9	-90.88	1268	162.6	-92.00	1268	175.8	-71.50	1268	160.0	-73.63	1268	177.1	-58.38	1268	164.3	-50.13	1268	198.3	-68.75	1268	141.5	-75.50	1268
8.967
9.000	176.1	-91.25	1270	162.0	-92.63	1270	175.3	-72.25	1270	160.0	-72.63	1270	177.4	-59.00	1270	164.8	-50.13	1270	197.8	-70.88	1270	141.1	-70.88	1270
9.033
9.067	175.6	-91.38	1272	160.9	-93.50	1272	174.9	-72.88	1272	160.0	-72.63	1272	177.6	-59.63	1272	165.4	-50.13	1272	197.6	-72.88	1272	141.1	-65.63	1272
9.100
9.133	174.8	-91.38	1274	159.6	-94.13	1274	174.1	-73.75	1274	159.5	-72.00	1274	177.9	-60.38	1274	166.4	-50.38	1274	197.5	-74.63	1274	141.9	-62.75	1274
9.167
9.200	173.6	-91.38	1276	158.8	-94.13	1276	173.9	-74.00	1276	159.0	-71.50	1276	178.1	-61.13	1276	166.8	-50.50	1276	197.1	-76.38	1276	142.5	-59.63	1276
9.233
9.267	172.4	-91.38	1278	158.0	-94.13	1278	173.1	-74.63	1278	158.3	-70.38	1278	178.1	-61.25	1278	166.8	-50.50	1278	196.6	-77.75	1278	142.5	-56.75	1278
9.300
9.333	171.4	-91.38	1280	156.8	-94.00	1280	172.0	-75.25	1280	157.3	-70.00	1280	177.9	-61.38	1280	166.8	-50.50	1280	195.3	-80.63	1280	143.0	-55.38	1280
9.367
9.400	170.1	-91.25	1282	155.5	-93.88	1282	170.5	-75.50	1282	156.4	-69.63	1282	177.8	-61.50	1282	166.5	-50.63	1282	193.5	-82.75	1282	143.0	-54.88	1282
9.433
9.467	168.9	-90.88	1284	153.8	-93.25	1284	169.3	-76.13	1284	155.4	-68.75	1284	176.9	-61.75	1284	165.9	-51.13	1284	191.1	-84.50	1284	143.3	-54.00	1284
9.500
9.533	167.4	-90.88	1286	152.8	-92.75	1286	168.1	-76.50	1286	154.8	-68.50	1286	176.8	-61.75	1286	165.9	-51.13	1286	188.9	-85.38	1286	144.3	-52.13	1286
9.567
9.600	166.3	-90.88	1288	151.3	-91.88	1288	167.3	-76.88	1288	154.4	-68.00	1288	176.8	-61.75	1288	165.9	-51.13	1288	187.1	-86.88	1288	144.9	-49.88	1288
9.633
9.667	165.0	-91.25	1290	150.1	-91.00	1290	166.9	-77.25	1290	154.4	-67.38	1290	177.3	-61.75	1290	165.9	-51.50	1290	185.3	-89.13	1290	145.6	-48.63	1290
9.700
9.733	164.3	-91.63	1292	149.9	-90.75	1292	166.6	-78.00	1292	154.6	-67.50	1292	178.3	-61.63	1292	166.5	-52.75	1292	183.6	-91.25	1292	146.6	-48.00	1292
9.767
9.800	163.5	-92.25	1294	149.5	-89.88	1294	166.5	-78.88	1294	155.5	-67.63	1294	178.8	-61.75	1294	167.1	-53.13	1294	181.8	-93.00	1294	148.0	-47.50	1294
9.833
9.867	163.3	-93.13	1296	149.3	-90.00	1296	167.0	-79.38	1296	156.1	-67.88	1296	179.3	-62.13	1296	167.4	-53.50	1296	179.8	-96.00	1296	148.4	-47.50	1296
9.900
9.933	163.3	-93.63	1298	149.3	-89.75	1298	167.3	-79.88	1298	157.4	-68.38	1298	180.6	-62.50	1298	167.9	-54.00	1298	178.4	-97.63	1298	149.4	-47.75	1298
9.967
10.000	163.0	-93.75	1300	148.9	-89.50	1300	167.5	-80.25	1300	158.0	-68.88	1300	181.1	-62.88	1300	168.4	-54.75	1300	177.5	-98.75	1300	151.3	-48.50	1300
10.033
10.067	162.3	-94.50	1302	148.9	-89.50	1302	167.6	-80.50	1302	158.6	-69.50	1302	181.5	-63.13	1302	168.8	-55.50	1302	176.4	-100.0	1302	154.5	-50.13	1302
10.100
10.133	161.3	-95.38	1304	148.6	-89.13	1304	168.0	-81.38	1304	158.6	-70.00	1304	181.9	-63.38	1304	168.8	-56.50	1304	175.5	-100.9	1304	155.5	-51.25	1304
10.167
10.200	160.5	-95.75	1306	148.3	-88.50	1306	167.9	-82.13	1306	158.9	-70.38	1306	182.1	-63.50	1306	168.8	-57.50	1306	173.6	-102.3	1306	154.3	-52.50	1306
10.233
10.267	159.6	-96.13	1308	147.8	-88.13	1308	167.8	-82.50	1308	158.8	-70.63	1308	182.4	-63.75	1308	168.1	-58.50	1308	171.3	-103.0	1308	151.8	-53.13	1308
10.300
10.333	158.8	-96.50	1310	147.0	-87.88	1310	167.8	-82.63	1310	158.6	-70.63	1310	182.0	-63.63	1310	167.6	-59.50	1310	169.8	-103.3	1310	150.0	-54.63	1310
10.367
10.400	158.4	-96.63	1312	146.9	-87.75	1312	167.6	-83.25	1312	158.1	-71.00	1312	181.5	-63.38	1312	166.9	-59.88	1312	170.5	-103.3	1312	148.1	-56.00	1312
10.433
10.467	157.9	-96.63	1314	146.9	-87.75	1314	167.6	-83.25	1314	157.8	-71.38	1314	181.3	-63.13	1314	166.3	-60.25	1314	174.0	-101.9	1314	146.5	-57.38	1314
10.500
10.533	156.5	-97.00	1316	146.8	-87.75	1316	167.8	-83.25	1316	156.9	-72.13	1316	180.0	-62.25	1316	165.0	-61.13	1316	178.4	-99.38	1316	144.6	-60.00	1316
10.567
10.600	156.4	-97.38	1318	146.3	-87.38	1318	167.8	-83.25	1318	156.6	-72.63	1318	179.0	-62.00	1318	164.3	-61.38	1318	183.1	-95.13	1318	143.3	-61.25	1318
10.633
10.667	155.9	-98.00	1320	146.1	-87.38	1320	167.8	-83.25	1320	156.5	-73.00	1320	178.8	-61.75	1320	163.9	-61.63	1320	188.1	-87.50	1320	142.1	-63.13	1320
10.700
10.733	155.9	-98.25	1322	146.8	-87.38	1322	168.8	-83.25	1322	156.5	-74.13	1322	178.8	-61.75	1322	163.9	-61.63	1322	188.5	-79.38	1322	141.9	-64.50	1322
10.767
10.800	155.6	-98.88	1324	147.1	-87.38	1324	169.4	-83.25	1324	157.0	-75.00	1324	178.8	-61.75	1324	163.5	-62.25	1324	188.0	-76.25	1324	142.0	-64.75	1324
10.833
10.867	155.4	-99.75	1326	147.3	-87.63	1326	170.0	-83.38	1326	157.5	-76.13	1326	178.5	-61.75	1326	163.0	-62.88	1326	188.3	-76.50	1326	141.8	-67.38	1326
10.900
10.933	155.4	-100.5	1328	147.5	-88.13	1328	171.0	-83.38	1328	157.3	-76.75	1328	177.6	-61.50	1328	162.8	-63.75	1328	189.5	-79.00	1328	142.3	-70.25	1328
10.967
11.000	155.4	-101.1	1330	147.8	-88.25	1330	171.4	-83.38	1330	156.6	-77.75	1330	176.5	-61.38	1330	162.1	-64.00	1330	191.6	-81.63	1330	142.3	-71.50	1330
11.033
11.067	155.3	-101.4	1332	147.8	-88.75	1332	171.4	-83.13	1332	155.9	-78.75	1332	175.5	-61.38	1332	161.3	-64.25	1332	191.9	-81.00	1332	140.9	-72.88	1332
11.100
11.133	155.3	-101.8	1334	147.8	-89.00	1334	171.1	-82.88	1334	155.6	-79.25	1334	174.3	-61.13	1334	160.4	-64.25	1334	191.3	-78.88	1334	139.8	-75.25	1334
11.167
11.200	155.5	-102.8	1336	148.0	-89.88	1336	171.1	-82.88	1336	154.9	-79.88	1336	172.9	-61.00	1336	159.1	-64.63	1336	189.6	-74.88	1336	139.8	-77.38	1336
11.233
11.267	156.1	-103.1	1338	148.4	-90.88	1338	171.1	-82.75	1338	154.5	-81.13	1338	171.6	-60.88	1338	157.8	-64.63	1338	188.1	-71.88	1338	138.6	-79.50	1338
11.300
11.333	157.3	-103.1	1340	148.5	-91.38	1340	170.8	-82.38	1340	154.3	-82.25	1340	170.6	-61.13	1340	155.5	-64.13	1340	187.3	-70.50	1340	138.6	-80.63	1340
11.367
11.400	157.6	-103.3	1342	147.9	-92.38	1342	169.6	-81.88	1342	153.1	-83.00	1342	169.4	-61.50	1342	154.5	-63.75	1342	186.9	-70.13	1342	137.9	-81.38	1342
11.433
11.467	157.6	-103.0	1344	147.3	-92.75	1344	167.9	-81.25	1344	151.6	-83.00	1344	168.1	-61.88	1344	153.0	-63.00	1344	185.6	-69.50	1344	136.4	-83.25	1344
11.500
11.533	157.6	-103.0	1346	146.4	-93.13	1346	166.8	-81.13	1346	150.6	-83.25	1346	166.1	-62.63	1346	151.4	-62.38	1346	184.9	-69.38	1346	134.8	-84.75	1346
11.567
11.600	157.9	-102.9	1348	145.8	-94.25	1348	165.8	-81.00	1348	150.0	-83.38	1348	164.6	-63.00	1348	150.5	-61.75	1348	183.6	-69.88	1348	132.6	-87.13	1348
11.633
11.667	158.0	-102.9	1350	145.6	-94.63	1350	164.8	-80.88	1350	149.4	-83.63	1350	163.9	-63.25	1350	149.3	-61.13	1350	182.1	-70.50	1350	131.4	-88.25	1350
11.700
11.733	158.1	-103.0	1352	145.3	-95.13	1352	164.0	-80.63	1352	148.4	-83.88	1352	163.4	-63.88	1352	149.0	-60.88	1352	180.8	-70.75	1352	131.0	-88.50	1352
11.767
11.800	158.1	-103.4	1354	145.1	-95.75	1354	163.4	-80.63	1354	147.8	-84.25	1354	163.0	-64.38	1354	148.9	-60.75	1354	179.5	-70.75	1354	130.9	-88.50	1354
11.833
11.867	158.5	-103.5	1356	144.9	-96.50	1356	162.8	-80.50	1356	147.5	-84.38	1356	162.5	-65.00	1356	148.4	-60.63	1356	178.1	-70.75	1356	130.4	-89.25	1356
11.900
11.933	158.4	-103.8	1358	144.4	-97.63	1358	162.1	-80.50	1358	146.9	-85.13	1358	162.0	-65.75	1358	148.0	-60.50	1358	177.3	-70.75	1358	129.6	-91.25	1358
11.967
12.000	158.4	-103.6	1360	143.9	-98.50	1360	161.3	-80.38	1360	146.0	-86.13	1360	161.6	-66.38	1360	147.6	-60.50	1360	177.3	-70.75	1360	129.6	-94.38	1360
12.033
12.067	158.4	-103.3	1362	143.6	-99.13	1362	161.0	-80.38	1362	144.8	-86.50	1362	160.8	-67.38	1362	146.9	-61.00	1362	175.1	-71.50	1362	129.4	-96.38	1362
12.100
12.133	158.0	-103.0	1364	143.4	-100.4	1364	160.5	-80.75	1364	144.1	-86.63	1364	160.5	-68.13	1364	146.6	-60.88	1364	175.4	-72.88	1364	129.5	-98.13	1364
12.167
12.200	157.8	-103.0	1366	143.3	-101.5	1366	159.6	-81.25	1366	143.1	-86.63	1366	160.5	-68.75	1366	146.6	-60.88	1366	177.0	-75.38	1366	129.6	-98.63	1366
12.233
12.267	157.8	-103.0	1368	143.1	-102.4	1368	158.1	-81.88	1368	142.8	-86.13	1368	159.9	-69.13	1368	146.6	-60.88	1368	176.6	-76.88	1368	128.6	-97.88	1368
12.300
12.333	157.6	-103.3	1370	142.6	-103.3	1370	157.4	-82.63	1370	142.3	-86.13	1370	159.3	-69.88	1370	146.6	-60.88	1370	175.3	-79.13	1370	126.8	-96.38	1370
12.367
12.400	157.3	-103.6	1372	142.1	-104.3	1372	156.6	-83.50	1372	141.8	-86.13	1372	158.5	-70.63	1372	146.6	-60.88	1372	173.9	-81.25	1372	125.5	-95.00	1372
12.433
12.467	156.5	-104.4	1374	141.9	-104.9	1374	156.1	-84.63	1374	141.3	-86.25	1374	158.6	-71.75	1374	146.3	-61.75	1374	173.4	-83.75	1374	124.5	-92.25	1374
12.500
12.533	155.9	-104.9	1376	141.6	-106.0	1376	155.8	-86.13	1376	140.5	-86.25	1376	158.6	-72.50	1376	146.3	-62.25	1376	174.1	-84.25	1376	122.0	-86.38	1376
12.567
12.600	155.5	-105.0	1378	140.9	-107.3	1378	155.1	-87.25	1378	139.9	-86.13	1378	158.8	-73.63	1378	146.6	-63.63	1378	173.4	-86.50	1378	120.9	-80.88	1378
12.633
12.667	154.4	-105.3	1380	140.3	-108.4	1380	154.6	-88.25	1380	139.5	-85.88	1380	158.9	-74.50	1380	147.1	-64.63	1380	172.8	-89.00	1380	124.0	-74.88	1380
12.700
12.733	153.9	-105.6	1382	139.6	-109.0	1382	154.5	-89.38	1382	139.5	-85.88	1382	159.1	-75.00	1382	146.9	-65.25	1382	172.3	-90.13	1382	127.3	-73.13	1382
12.767
12.800	153.6	-106.6	1384	139.0	-109.9	1384	154.1	-90.25	1384	139.5	-85.75	1384	159.4	-75.63	1384	148.0	-65.88	1384	172.1	-91.63	1384	129.6	-70.88	1384
12.833
12.867	153.1	-107.5	1386	138.3	-110.1	1386	153.9	-91.00	1386	139.5	-85.75	1386	159.6	-76.50	1386	148.5	-66.75	1386	171.9	-93.75	1386	129.8	-71.50	1386
12.900
12.933	152.4	-108.1	1388	138.3	-110.1	1388	153.8	-92.13	1388	139.5	-85.75	1388	159.9	-77.50	1388	149.1	-67.38	1388	171.9	-95.00	1388	129.1	-71.75	1388
12.967
13.000	152.0	-108.8	1390	137.6	-109.8	1390	153.6	-93.38	1390	139.5	-85.88	1390	160.4	-78.50	1390	149.8	-68.13	1390	171.6	-96.50	1390	128.6	-72.38	1390
13.033
13.067	151.4	-109.5	1392	137.5	-109.6	1392	153.3	-94.38	1392	139.5	-86.13	1392	160.9	-78.75	1392	149.9	-68.50	1392	171.5	-100.6	1392	129.6	-71.75	1392
13.100
13.133	151.1	-110.4	1394	137.3	-109.4	1394	153.3	-95.75	1394	139.5	-87.13	1394	161.8	-78.88	1394	150.5	-69.13	1394	170.4	-102.8	1394	132.0	-70.50	1394
13.167
13.200	150.8	-111.0	1396	136.6	-109.4	1396	153.1	-96.13	1396	139.5	-88.00	1396	162.4	-79.50	1396	150.9	-70.25	1396	169.0	-104.4	1396	133.3	-69.63	1396
13.233
13.267	149.9	-111.9	1398	136.4	-109.4	1398	152.9	-96.88	1398	139.9	-88.75	1398	162.8	-79.88	1398	151.0	-70.75	1398	167.3	-107.3	1398	133.6	-70.13	1398
13.300
13.333	149.4	-112.4	1400	135.5	-109.4	1400	152.9	-98.00	1400	139.9	-88.75	1400	163.5	-80.38	1400	151.6	-71.25	1400	166.1	-110.1	1400	134.9	-70.75	1400
